# The cistrome response to hypoxia in human umbilical vein endothelial cells

**DOI:** 10.1101/2025.03.23.644824

**Authors:** Ayush Singh, Viktor Pastukh, Justin T. Roberts, Zachary M. Turpin, Zehta S. Glover, Grant T. Daly, Jane M. Benoit, Mark N. Gillespie, Hank W. Bass

## Abstract

Hypoxic stress triggers transcriptional signaling mainly through hypoxia-inducible transcription factors (HIFs), which bind hypoxia response elements (HREs) in gene regulatory regions. However, only a small proportion (∼1%) of known HREs are occupied by HIFs during hypoxia, suggesting the involvement of additional hypoxia-responsive factors. To address this gap, we utilized MNase-defined cistrome Occupancy Analysis sequencing (MOA-seq), with the term cistrome referring to all genomic regions where transcription factors and other trans-acting regulators are bound to cis-acting elements across the genome for a particular cell type or treatment. This MNase-based assay enables genome-wide, high-resolution (<30 bp) identification of transcription factor (TF) occupancy footprints embedded within larger regions, most of which were previously annotated as open or accessible chromatin. Applying this *in situ* cistrome mapping to fixed nuclei from endothelial cells under normoxia or hypoxia (1, 3, or 24 hours) revealed thousands of hypoxia-responsive genomic sites with dynamic TF footprints. The affected genes were enriched in canonical hypoxia-induced pathways, such as angiogenesis. Motif analysis identified over 100 candidate TFs potentially mediating these multifaceted genomic responses. By grouping hypoxia-modified occupancy signals across the hypoxia exposure times, we clustered differentially occupied MOA sites into defined 10 distinct TF kinetic clusters, half of which were associated with HIF1A. HIF1A-proximal binding sites suggested co-activators, while non-HIF1A clusters pointed to additional TFs that may have HIF1A-independent roles. This analysis provides insight into how multiple TF networks coordinate hypoxia responses and highlights the power of cistrome profiling to deepen our understanding of the complex genomic response to low oxygen conditions.

**KEY POINTS:**

1. MOA-seq mapped TF occupancy at 21,765 sites in normoxia, including 7,444 beyond the known ENCODE cCREs.
2. Hypoxia for 1, 3, and 24h changes the cistrome occupancy at thousands of genes.
3. Clustering analysis of hypoxia-responsive footprints consolidated cistrome kinetics into HIF1A-associated and HIF1A-independent TFs.
