## Supplementary material for "The cistrome response to hypoxia in human umbilical vein endothelial cells": Singh--Bass_Supplemental_TABLE_S1

### Sheet: Alignment Metrics
Raw FATSQ File	Sample/Hour	Replicate	Merged PE Reads (clusters, molecules) Pre-alignment	Aligned Reads (BWA MEM2)	Deduplicated Reads	Deduplicated Chromosome Only Reads	Deduplicated Reads/Chr Only/MAPQ ≥ 20 Reads	Final % Reads Retained
Va_MOA0	0hr	1	30745126	29291804	20871535	20093340	17920785	0.582882
Vb_MOA0	0hr	2	27779374	27025514	19914599	19194648	17298882	0.622724
Va_MOA1	1hr	1	28902928	26081245	18701312	17991707	16013187	0.554033
Vb_MOA1	1hr	2	55758039	54130593	37125066	35798862	31604674	0.566818
Va_MOA3	3hr	1	53338980	50047241	36161014	34814712	30931965	0.579913
Vb_MOA3	3hr	2	37681753	36525482	24459158	23570111	20734389	0.55025
Va_MOA24	24hr	1	69878816	67046435	48598812	46885553	42037044	0.601571
Vb_MOA24	24hr	2	68006741	66382683	47233738	45596770	40882092	0.601148
