## Supplementary material for "The cistrome response to hypoxia in human umbilical vein endothelial cells": Singh--Bass_Supplemental_TABLE_S7

### Sheet: Frequency
1hr			3hr			24hr
DEG UP:			DEG UP:			DEG UP:
loss only	29		loss only	43		loss only	76
gain only	21		gain only	22		gain only	62
gain & loss	2		gain & loss	5		gain & loss	9
	52			70			147
DEG DOWN:			DEG DOWN:			DEG DOWN:
loss only	2		loss only	16		loss only	35
gain only	4		gain only	15		gain only	34
gain & loss	0		gain & loss	0		gain & loss	1
	6			31			70
1h TOTALS	Gene Number		3h TOTALS	Gene Number		24h TOTALS	Gene Number
DIFF-MOA (G/L) & DEG (U/D)	58		DIFF-MOA (G/L) & DEG (U/D)	101		DIFF-MOA (G/L) & DEG (U/D)	217
DIFF-MOA	1130		DIFF-MOA	1092		DIFF-MOA (G/L) & DEG (U/D)	1401
DEGs	853		DEGs	1830		DEGs	2521

### Sheet: Gene Lists
DIFF-MOA (G/L) & DEG (U/D)
1h	3h	24h
LYN	SLC35A3	ENTPD4
ACTR2	SEMA4B	TRAP1
RDX	TLE1	SERPIND1
AP3B1	ESCO1	PLEKHA5
BMX	VRK1	GCAT
CCAR1	ZBTB10	TTC39C
RAD51B	C12ORF75	PCDHGA11
EMCN	RBX1	NUP93
NCOR2	EMCN	ZC2HC1A
CAPZA2	CCPG1	SARNP
GIPC2	CAPZA2	VOPP1
PAFAH1B1	TUBGCP6	ITGBL1
YPEL2	SIK2	SIK2
TBC1D23	ACOT7	OPTN
RNF141	APP	APP
RABL3	STXBP1	SLC46A3
EXOC6	RALB	SATB1
SFI1	FKBP2	STAU2
CCDC82	STAU1	TAGLN
IL18BP	TUSC2	COL12A1
TMEM87A	ARPC5L	NTN4
RNF2	HIKESHI	ANTXR1
PHLDB2	NTN4	ZMIZ1
VPS4B	ABLIM1	CREB3L2
PAPSS1	ZMIZ1	MXI1
FXR1	CREB3L2	SPOCK1
NT5E	MXI1	AP2S1
DACH1	CHST11	SHOC2
ZMYM5	PPFIA4	GTSE1
FAM172A	ACBD5	ABCA5
WDR70	KLF10	PLA2G4A
DNAJB4	ARHGEF17	SRPK2
CD36	CNKSR3	SLC6A6
OXR1	FRMD6	BACE2
CSNK2A2	RCL1	LATS2
UBE2E3	TMEM116	FARSB
PARD3	NOX4	JPT1
UBE2E1	CTBP2	DCUN1D4
SULF1	CSTF3	XPC
RAB11A	LDLRAD2	FARS2
EHD1	ARL3	MYSM1
TMEM116	ETS1	MRPL14
NUCB2	MRPL14	RASSF2
DTL	RASSF4	MICAL2
EIF3E	PDZD2	TSPAN5
PLCB1	COA1	MYBL2
SCARB2	ACTR5	CSNK1A1
LDB2	MYRIP	TCF12
SCHIP1	VEGFA	VEGFC
PTGER4	FAM222B	MTSS1
CUL2	FAM210A	SLC7A8
IPO11	SP3	P4HA2
RSRC1	GIPC2	ADGRL2
PDGFD	NDUFS5	PAM
TLK2	CCNG2	EXOC6
TLK1	PAM	MEGF8
BID	EXOC6	RABGAP1
DNM1L	NEMP1	DMAC1
	SFT2D1	RBM8A
	RAPGEF5	STC1
	YWHAG	VLDLR
	NNMT	GLG1
	IQGAP1	MECOM
	HK1	TNFAIP8L3
	LIMD1	DISC1
	AGAP1	ATXN1
	SHE	CGNL1
	PPP6R3	PALD1
	PHACTR1	EGLN3
	PACSIN2	CSNK2A2
	RAB6A	PARP1
	CXADR	PET100
	NDUFA8	RPA3
	KDM2B	ADAM10
	MRPS28	SULF1
	MYO10	RAB11A
	RPA3	PSMA6
	COX6B1	OAF
	KIN	EBNA1BP2
	PSMA6	HNRNPA2B1
	TSPAN14	PSMA3
	VPS41	COL4A2
	DDIT4	COL4A5
	DAD1	MSRB3
	TSPAN18	PELI1
	TRIB3	PPARG
	TPT1	ZNF217
	NRP1	AUNIP
	NRP2	CD46
	DYSF	NRP1
	PTGER4	NRP2
	CRMP1	TRMU
	ECE1	TOMM40
	PRICKLE1	NDUFA12
	ACVR1B	C17ORF58
	PSMB7	GBE1
	HYAL2	TUBA1C
	OS9	AKAP12
	RPS6KA2	OS9
	KIF13B	ANXA7
	CTNNAL1	HEATR3
		GINS3
		KLHL28
		ZBTB16
		CRIM1
		ATP11A
		HIC1
		PPIA
		COL5A2
		JCAD
		OSBP2
		RELA
		CTNND1
		IL1RAP
		PARK7
		LOXL2
		TMEM123
		ATXN1L
		DACH1
		FAM172A
		SLIT2
		CAPN2
		MAP3K5
		CAST
		STIL
		OSBPL3
		LSM1
		KCNAB2
		DYRK1A
		MED28
		DARS2
		NAALADL2
		FRMD6
		TBCK
		CDH11
		UBE2R2
		SAE1
		ZCCHC2
		SRP19
		LRRC59
		PFKFB3
		KMT2E
		TEN1-CDK3
		FAM13A
		FAM107A
		PHF21A
		LPP
		IGF1R
		NPEPPS
		NHSL1
		RGS4
		PDZD2
		CAMTA1
		BRIX1
		PAIP2B
		MARK4
		IL13RA1
		PCDHGA9
		CYB5B
		REXO1
		PCDHGA4
		CAV2
		PCDHGA3
		BMP6
		IRF1
		CDK6
		MYH9
		RBMS3
		PSMD11
		PSMD13
		MCTP1
		DNAH8
		CELF2
		ITPR2
		LAMC1
		HMGB1
		CHD3
		CHD2
		HK2
		GRK5
		PDE4B
		PHACTR1
		TRIM44
		CXADR
		MAGI1
		IL15RA
		KDM2A
		RRM2
		OXR1
		ERAP1
		SPAG5
		OXSR1
		GLRX3
		FAM168A
		RNF20
		RPIA
		GOLPH3
		TSPAN18
		SLIRP
		ACIN1
		ANAPC7
		SCARB2
		PCDHGB7
		PCDHGB5
		LAMA2
		PCDHGB4
		ACVR1B
		THSD4
		IL1RL1
		SGCE
		ADAMTS1
		SCRN1
		RPS6KA2
		CHSY1
		TLK2
		PDE6D
		ADAMTS9

### Sheet: ENRICHR Tables
		DIFF-MOA (G/L) & DEG (U/D)
Library	Enrichment	24h (n=217)	3h (n=101)	1h (n=58)
MSigDB Hallmark	UV Response Dn	2.612e-07
MSigDB Hallmark	mTORC1 Signaling	2.876e-05
MSigDB Hallmark	Epithelial Mesenchymal Transition	2.876e-05
MSigDB Hallmark	Hypoxia	0.0001324	0.0001467
MSigDB Hallmark	Hedgehog Signaling	0.0003539	3.661e-05
MSigDB Hallmark	Glycolysis	0.00249	0.006594
MSigDB Hallmark	Angiogenesis	0.003715	0.007314
MSigDB Hallmark	p53 Pathway		0.02567
MSigDB Hallmark	DNA Repair		0.04362
MSigDB Hallmark	Protein Secretion	0.01886
WikiPathway Human	VEGFA VEGFR2 Signaling	1.704e-05
WikiPathway Human	SARS CoV 2 Altering Angiogenesis Via NRP1		0.04825
WikiPathway Human	DNA Damage Response			0.06775
WikiPathway Human	miRNA Regulation Of DNA Damage Response			0.06775
		Random subset of size-matched 24-hour DEGs
Library	Enrichment	Random Subset 1 (n=217)	Random Subset 2 (n=217)	Random Subset 3 (n=217)	Random Subset Average
MSigDB Hallmark	UV Response Dn	0.8576	0.3542	0.3761	0.5293
MSigDB Hallmark	mTORC1 Signaling	0.01258	0.002959	0.1035	0.0396797
MSigDB Hallmark	Epithelial Mesenchymal Transition	0.8884	0.3236	0.1035	0.4385
MSigDB Hallmark	Hypoxia	0.03604	0.1362	0.02201	0.06475
MSigDB Hallmark	Hedgehog Signaling	1	0.2225	1	0.740833
MSigDB Hallmark	Glycolysis	0.3846	0.3236	0.4705	0.3929
MSigDB Hallmark	Angiogenesis	1	1	0.2018	0.733933
MSigDB Hallmark	p53 Pathway
MSigDB Hallmark	DNA Repair
MSigDB Hallmark	Protein Secretion	1	0.2503	0.4517	0.567333
WikiPathway Human	VEGFA VEGFR2 Signaling	0.342	0.4503	0.3225	0.3716
WikiPathway Human	SARS CoV 2 Altering Angiogenesis Via NRP1
WikiPathway Human	DNA Damage Response
WikiPathway Human	miRNA Regulation Of DNA Damage Response
		Random subset of size-matched 3-hour DEGs
Library	Enrichment	Random Subset 1 (n=101)	Random Subset 2 (n=101)	Random Subset 3 (n=101)	Random Subset Average
MSigDB Hallmark	UV Response Dn
MSigDB Hallmark	mTORC1 Signaling
MSigDB Hallmark	Epithelial Mesenchymal Transition
MSigDB Hallmark	Hypoxia	0.009356	0.1354	0.01069	0.0518153
MSigDB Hallmark	Hedgehog Signaling	0.4466	0.1354	1	0.527333
MSigDB Hallmark	Glycolysis	0.02428	1	0.1067	0.376993
MSigDB Hallmark	Angiogenesis	1	1	1	1
MSigDB Hallmark	p53 Pathway	0.4466	0.2602	0.1067	0.271167
MSigDB Hallmark	DNA Repair	0.1416	0.6386	0.4122	0.397467
MSigDB Hallmark	Protein Secretion
WikiPathway Human	VEGFA VEGFR2 Signaling
WikiPathway Human	SARS CoV 2 Altering Angiogenesis Via NRP1	1	1	1	1
WikiPathway Human	DNA Damage Response
WikiPathway Human	miRNA Regulation Of DNA Damage Response
		Random subset of size-matched 1-hour DEGs
Library	Enrichment	Random Subset 1 (n=58)	Random Subset 2 (n=58)	Random Subset 3 (n=58)	Random Subset Average
MSigDB Hallmark	UV Response Dn
MSigDB Hallmark	mTORC1 Signaling
MSigDB Hallmark	Epithelial Mesenchymal Transition
MSigDB Hallmark	Hypoxia
MSigDB Hallmark	Hedgehog Signaling
MSigDB Hallmark	Glycolysis
MSigDB Hallmark	Angiogenesis
MSigDB Hallmark	p53 Pathway
MSigDB Hallmark	DNA Repair
MSigDB Hallmark	Protein Secretion
WikiPathway Human	VEGFA VEGFR2 Signaling
WikiPathway Human	SARS CoV 2 Altering Angiogenesis Via NRP1
WikiPathway Human	DNA Damage Response	1	1	1	1
WikiPathway Human	miRNA Regulation Of DNA Damage Response	1	1	1	1
