## Supplementary material for "The cistrome response to hypoxia in human umbilical vein endothelial cells": Singh--Bass_Supplemental_TABLE_S2

### Sheet: Within Sample IDR Peaks Metrics
Sample	Peak Number	Rescue Ratio	Self-Consistency Ratio	ENCODE Classification	Average Size	Total BP
idrNormox0h	21765	1	1.57	Ideal	45	969868
idrHypox1h	15868	1.21	4.93	Acceptable	48	755995
idrHypox3h	12267	1.18	1.6	Ideal	47	582234
idrHypox24h	50449	1.02	1.26	Ideal	53	2694710
Self-Consistency Ratio Metrics
Sample	Rep 1 Self Consistent Peaks (N1)	Rep 2 Self Consistent Peaks (N2)	Ratio
MOA0	3648	5744	1.57456
MOA1	1436	7078	4.92897
MOA3	8032	12857	1.60072
MOA24	15576	12356	1.2606
Rescue Ratio Metrics
Sample	Peaks Consistent b/t True Replicates (Nt)	Peaks Consistent b/t Pooled-Psuedo Replicates (Np)
MOA0	21995	21972	0.998954
MOA1	16078	13269	1.2117
MOA3	12493	10621	1.17625
MOA24	50759	49821	1.01883

### Sheet: Differential Peaks Metrics - 1h
MOA1	CUTOFF	PEAKS
GAIN	2	751
SHARED	2	9056
LOSS	2	1227
GAIN Peaks					LOSS Peaks					SHARED Peaks

### Sheet: Differential Peaks Metrics - 3h
MOA3	CUTOFF	PEAKS
GAIN	1.7	600
SHARED	2	7555
LOSS	2	1332
GAIN Peaks					LOSS Peaks					SHARED Peaks

### Sheet: Differential Peaks Metrics - 24
MOA24	CUTOFF	PEAKS
GAIN	1.6	1289
SHARED	2	10712
LOSS	2	1298
GAIN Peaks					LOSS Peaks					SHARED Peaks
