## Supplementary material for "The cistrome response to hypoxia in human umbilical vein endothelial cells": Singh--Bass_Supplemental_TABLE_S9

### Sheet: Sheet1
Cluster Number	Within-Cluster Sum of Squares (WCSS)	Percent Change (%)
1	2000
2	40715969	20357
3	26563513	-0.34759
4	20446437	-0.230281
5	15831123	-0.225727
6	13115352	-0.171546
7	12481226	-0.0483499
8	9691598	-0.223506
9	9284856	-0.0419685
10	7732946	-0.167144
11	8373748	0.0828665
12	7105381	-0.151469
13	6659353	-0.0627733
14	6192842	-0.0700535
15	5432596	-0.122762
16	5263317	-0.0311599
17	4688954	-0.109126
18	4714411	0.00542914
19	4528373	-0.0394616
20	4451959	-0.0168745
21	3658648	-0.178194
22	4331032	0.183779
23	4086592	-0.0564392
24	3497027	-0.144268
25	3532261	0.0100754
26	3076244	-0.129101
27	3324368	0.0806581
28	3259126	-0.0196254
29	3442684	0.0563212
30	2464078	-0.284257
