## Supplementary material for "The cistrome response to hypoxia in human umbilical vein endothelial cells": Singh--Bass_Supplemental_TABLE_S3

### Sheet: ENCODE cCREs
H3K4me3
Average BP (Expected)	2009.63
Standard Deviation	320.076
Observed BP	39366
Z-score	116.711
Proximal Enhancer Like Signature
Average BP (Expected)	10940.9
Standard Deviation	701.792
Observed BP	55642
Z-score	63.6957
CTCF
Average BP (Expected)	4303.62
Standard Deviation	435.815
Observed BP	162440
Z-score	362.852
Distal Enhancer Like Signature
Average BP (Expected)	55058
Standard Deviation	1666.23
Observed BP	413297
Z-score	215
Promoter Like Signature
Average BP (Expected)	2933.86
Standard Deviation	345.333
Observed BP	13695
Z-score	31.1616

### Sheet: DNase
HUVEC
Average BP (Expected)	8923.89
Standard Deviation	682.515
Observed BP	631319
Z-score	911.915
NHLF
Average BP (Expected)	11992.7
Standard Deviation	721.832
Observed BP	469790
Z-score	634.216
NHEK
Average BP (Expected)	9979.36
Standard Deviation	613.605
Observed BP	496721
Z-score	793.249
HepG2
Average BP (Expected)	5838.71
Standard Deviation	552.425
Observed BP	270379
Z-score	478.871
GM12878
Average BP (Expected)	9675.31
Standard Deviation	643.903
Observed BP	559474
Z-score	853.853
K562
Average BP (Expected)	9410.47
Standard Deviation	593.43
Observed BP	477366
Z-score	788.561
