## Supplementary material for "The cistrome response to hypoxia in human umbilical vein endothelial cells": Singh--Bass_Supplemental_TABLE_S12

### Sheet: HIF1A - Hours Merged
HIF1A (all ReMap)
	Diff MOA Peak Number	Intersecting HIF1A ChIP	%			MERGED GAINS	MERGED LOSSES
All Hours Gained (merged)	2469	439	0.177805		hmc2,3,4,5,9	438	0
All Hour Losses (merged)	2913	197	0.0676279		hmc1,6,7,8,10	1	197
						Frequency of HIF1A Motifs	Fraction of Motifs in overlap w/ HIF1A ChIP
Frequency of merged GAIN Peaks with HIF1A ReMap ChIP - Distribution by Clusters					All Hours Gained (merged)	831	198/831
Cluster	GAIN	w/HIF1A Motif	%		All Hour Losses (merged)	534	36/534
1	0	0
2	113	12
3	84	44				diffMOA-ChIP overlap associated with HIF1A motif
4	55	20			hmc2,3,4,5,9	172/438	0.392694	635
5	24	13			hmc1,6,7,8,10	29/197	0.147208	211
6	0	0						0.332283
7	0	0
8	1	1				shuffled diffMOA-ChIP overlap associated with HIF1A motif (100x average)	stdev	zscore	%
9	162	83			hmc2,3,4,5,9	132	9.54	4.19	0.30137
10	0	0			hmc1,6,7,8,10	34	4.65	-1.07	0.172589
Frequency of merged LOSS Peaks with HIF1A ReMap ChIP - Distribution by Clusters
Cluster	LOSS	w/HIF1A Motif
1	51	16
2	0	0
3	0	0
4	0	0
5	0	0
6	22	3
7	61	7
8	54	3
9	0	0
10	9	0

### Sheet: EPAS1 - Hours Merged
EPAS1 (all ReMap)
	Diff MOA Peak Number	Intersecting EPAS1 ChIP	%
All Hours Gained (merged)	2469	102	0.0413123
All Hour Losses (merged)	2913	53	0.0181943
Frequency of merged GAIN Peaks with EPAS1 ReMap ChIP - Distribution by Clusters
Cluster	GAIN	w/EPAS1 Motif
1	0	0
2	24	11
3	21	8
4	12	4
5	5	1
6	0	0
7	0	0
8	0	0
9	40	18
10	0	0
Frequency of merged LOSS Peaks with EPAS1 ReMap ChIP - Distribution by Clusters
Cluster	LOSS	w/EPAS1 Motif
1	30	4
2	0	0
3	0	0
4	0	0
5	0	0
6	5	0
7	7	1
8	9	1
9	0	0
10	2	0

### Sheet: HIF1A - By Hour
HIF1A (all ReMap)
	Diff MOA Peak Number	Intersecting HIF1A ChIP	%	HIF1A Motifs Associated with diff-MOA/HIF1A ChIP
1h GAIN	751	121	0.161119	11
3h GAIN	600	82	0.136667	41
24h GAIN	1289	261	0.202483	186
1h LOSS	1227	64	0.0521597	5
3h LOSS	1332	95	0.0713213	1
24h LOSS	1298	61	0.0469954	33
Frequency of GAIN Peaks with HIF1A ReMap ChIP - Distribution by Clusters
Cluster	1 GAIN	3 GAIN	24 GAIN	SUM			diff-MOA/HIF1A ChIP	Intersecting EPAS1 ChIP	%
1	0	0	0	0		1h GAIN	121	25	0.206612
2	107 (88%)	2 (2%)	12 (10%)	121		3h GAIN	82	17	0.207317
3	7 (7%)	23 (24%)	64 (68%)	94		24h GAIN	261	66	0.252874
4	0	55 (95%)	3 (5%)	58
5	0	1 (4%)	24 (96%)	25		1h LOSS	64	12	0.1875
6	0	0	0	0		3h LOSS	95	10	0.105263
7	0	0	0	0		24h LOSS	61	34	0.557377
8	0	0	1 (100%)	1
9	7	1 (1%)	157 (99%)	165			Motif Associated with diff-MOA/HIF1A ChIP	Overlapping EPAS1 Motif	%
10	0	0	0	0		1h GAIN	11	10	0.909091
						3h GAIN	41	36	0.878049
Frequency of LOSS Peaks with HIF1A ReMap ChIP - Distribution by Clusters						24h GAIN	186	126	0.677419
Cluster	1 LOSS	3 LOSS	24 LOSS
1	13	2	43			1h LOSS	5	4	0.8
2	0	0	0			3h LOSS	1	1	1
3	0	0	0			24h LOSS	33	15	0.454545
4	0	0	0
5	0	0	0
6	21	0	2
7	1	54	13
8	29	30	3
9	0	0	0
10	0	9	0

### Sheet: EPAS1 - By Hour
EPAS1 (all ReMap)
	Diff MOA Peak Number	Intersecting EPAS1 ChIP	%	EPAS1 Motifs Associated with diff-MOA/EPAS1 ChIP
1h GAIN	751	25	0.0332889	15
3h GAIN	600	17	0.0283333	7
24h GAIN	1289	66	0.0512025	37
1h LOSS	1227	12	0.00977995	0
3h LOSS	1332	10	0.00750751	0
24h LOSS	1298	34	0.0261941	8
Frequency of GAIN Peaks with EPAS1 ReMap ChIP - Distribution by Clusters
Cluster	1 GAIN	3 GAIN	24 GAIN			diff-MOA/EPAS1 ChIP	Overlapping HIF1A ChIP	%
1	0	0	0		1h GAIN	25	22	0.88
2	22	0	2		3h GAIN	17	14	0.823529
3	1	4	19		24h GAIN	66	60	0.909091
4	0	12	1
5	0	0	5		1h LOSS	12	12	1
6	0	0	0		3h LOSS	10	9	0.9
7	0	0	0		24h LOSS	34	33	0.970588
8	0	0	0
9	2	1	39			Motif Associated with diff-MOA/EPAS1 ChIP	Overlapping HIF1A Motif	%
10	0	0	0		1h GAIN	15	1	0.0666667
					3h GAIN	7	4	0.571429
Frequency of LOSS Peaks with EPAS1 ReMap ChIP - Distribution by Clusters					24h GAIN	37	32	0.864865
Cluster	1 LOSS	3 LOSS	24 LOSS
1	2	0	29		1h LOSS	0	0	NA
2	0	0	0		3h LOSS	0	0	NA
3	0	0	0		24h LOSS	8	8	1
4	0	0	0
5	0	0	0
6	5	0	0
7	1	4	4
8	4	4	1
9	0	0	0
10	0	2	0

### Sheet: HIF1A and EPAS1 Overlap
			diff-MOA/HIF1A ChIP	Intersecting EPAS1 ChIP	diff-MOA/EPAS1 ChIP	Overlapping HIF1A ChIP
		1h GAIN	121	25	25	22
		3h GAIN	82	17	17	14
		24h GAIN	261	66	66	60
			Motif Associated with diff-MOA/HIF1A ChIP	Overlapping EPAS1 Motif	Motif Associated with diff-MOA/EPAS1 ChIP	Overlapping HIF1A Motif
		1h GAIN	11	10	15	1
		3h GAIN	41	36	7	4
		24h GAIN	186	126	37	32
