## Supplementary material for "The cistrome response to hypoxia in human umbilical vein endothelial cells": Singh--Bass_Supplemental_TABLE_S13

### Sheet: Cluster Groups and Intersection
HIF1A Group	NON-HIF1A Group
TFs shared between clusters 2,3,4,5,9 (in any 3 or more) (n=48)	TFs shared between clusters 1,6,7,8,10 (in any 2 or more) (n=55)		SHARED (n=34)	UNIQUE to NON-HIF (n=21)	UNIQUE to HIF (n=14)
ATOH1	ATOH1		ATOH1	MYF6	EHF
BC11A	BC11A		BC11A	MYOD1	ELK1
BCL6	BCL6		BCL6	NKX21	ERG
BHA15	BHA15		BHA15	NR1D1	ETV1
CTCF	CTCF		CTCF	OLIG2	ETV2
CTCFL	CTCFL		CTCFL	OSR2	FEZF1
EHF	ELK4		ELK4	PRDM1	FOSL2
ELK1	ETS2		ETS2	REL	FOXO1
ELK4	ETV4		ETV4	RORA	JUND
ERG	ETV5		ETV5	SALL4	NF2L2
ETS2	FEV		FEV	SMAD4	NFAC2
ETV1	FOS		FOS	TF7L1	NFE2
ETV2	FOSB		FOSB	TF7L2	SMAD2
ETV4	FOSL1		FOSL1	ZBT18	TFE2
ETV5	HTF4		HTF4	ZFP42
FEV	ITF2		ITF2	ZIC3
FEZF1	JUN		JUN	ZN257
FOS	LEF1		LEF1	ZN350
FOSB	LYL1		LYL1	ZN418
FOSL1	MAF		MAF	ZN667
FOSL2	MAFB		MAFB	ZNF85
FOXO1	MYF6		NDF2
HTF4	MYOD1		NFAC1
ITF2	NDF2		NR4A1
JUN	NFAC1		SMAD3
JUND	NKX21		SMCA1
LEF1	NR1D1		STAT4
LYL1	NR4A1		STAT6
MAF	OLIG2		TBX3
MAFB	OSR2		TEAD1
NDF2	PRDM1		TEAD4
NF2L2	REL		TGIF1
NFAC1	RORA		ZEB1
NFAC2	SALL4		ZN563
NFE2	SMAD3
NR4A1	SMAD4
SMAD2	SMCA1
SMAD3	STAT4
SMCA1	STAT6
STAT4	TBX3
STAT6	TEAD1
TBX3	TEAD4
TEAD1	TF7L1
TEAD4	TF7L2
TFE2	TGIF1
TGIF1	ZBT18
ZEB1	ZEB1
ZN563	ZFP42
	ZIC3
	ZN257
	ZN350
	ZN418
	ZN563
	ZN667
	ZNF85

### Sheet: Motifs Near HIF1A in HIF1A Clus
Observed - HIF1A cluster groups (2,3,4,5,9) peaks with HIF1A motif (101bp window) and the surrounding motifs results in table, 751 peaks total					Control - PLS, pELS, dELS CREs with HIF1A motif (101 bp window) and surrounding motifs results in table - 751 peaks total (size matched)
ID	PVALUE	EVALUE	QVALUE		ID	PVALUE	EVALUE	QVALUE		Shared B/t Observed and Control	Observed Eval	Control Eval	Log2(Obs/Ctrl)
CTCF	2.34e-34	9.38e-32	6.03e-32		HIF1A	9.14e-203	3.66e-200	2.27e-200		FOSL2	6.42e-28	0.329	-88.7276
FOSL2	1.6e-30	6.42e-28	2.06e-28		ARNT	1.51e-161	6.04e-159	1.87e-159		FOSB	2.05e-24	0.156	-76.0103
FOSL1	1.7e-27	6.8e-25	1.46e-25		EPAS1	2.67e-106	1.07e-103	2.21e-104		JUND	2.11e-24	0.116	-75.5412
FOSB	5.12e-27	2.05e-24	2.71e-25		AHR	6.13e-24	2.46e-21	3.8e-22		JUN	1.58e-23	5.51	-78.2065
JUND	5.26e-27	2.11e-24	2.71e-25		KLF4	2.57e-08	1.03e-05	1.27e-06		FOS	8.13e-20	1.42	-63.9212
JUN	3.94e-26	1.58e-23	1.69e-24		TFEB	9.04e-08	3.62e-05	3.74e-06		JUNB	1.17e-18	2.34	-60.7947
FOS	2.03e-22	8.13e-20	7.46e-21		KLF9	5.18e-05	0.0208	0.00184		ETS1	2.69e-10	9.96	-35.1078
JUNB	2.91e-21	1.17e-18	9.37e-20		SP3	7.55e-05	0.0303	0.00212		ETS2	0.117	8.36	-6.15892
CTCFL	3.48e-19	1.39e-16	9.96e-18		TFE2	7.69e-05	0.0308	0.00212		HIF1A	0.205	3.66e-200	660.227
ETV2	4.15e-13	1.66e-10	1.07e-11		BMAL1	0.000196	0.0786	0.00486		EPAS1	0.211	1.07e-103	339.816
ETS1	6.7e-13	2.69e-10	1.57e-11		KLF1	0.000241	0.0967	0.00544		FLI1	0.243	8.72	-5.1653
GABPA	2.77e-12	1.11e-09	5.94e-11		JUND	0.000288	0.116	0.00595		IRF8	0.278	7.53	-4.75949
ELK4	1.71e-10	6.87e-08	3.4e-09		ZN816	0.000347	0.139	0.00662		ZBT17	1.74	2.28	-0.389947
BACH2	2.51e-10	1.01e-07	4.62e-09		FOSB	0.00039	0.156	0.00691		SOX3	2.07	9.44	-2.18916
ETV4	4e-10	1.6e-07	6.87e-09		FOXJ2	0.000717	0.287	0.0119		FOXA3	2.85	4.7	-0.721699
ERG	5.36e-10	2.15e-07	8.64e-09		FOSL2	0.000821	0.329	0.0127		KLF3	3.48	8.84	-1.34496
EHF	2.12e-09	8.5e-07	3.21e-08		MYC	0.00115	0.461	0.0168		FOXP2	3.49	6.72	-0.945234
ELF2	3.79e-09	1.52e-06	5.43e-08		EGR2	0.00146	0.586	0.0191		MXI1	4.8	0.921	2.38176
ELF5	6.08e-09	2.44e-06	8.24e-08		FOXA1	0.00146	0.587	0.0191		SOX2	7.05	5.28	0.417085
NFE2	1.07e-08	4.29e-06	1.31e-07		MXI1	0.0023	0.921	0.0285		ARNT	7.19	6.04e-159	528.438
ELF1	1.07e-08	4.3e-06	1.31e-07		STAT2	0.00253	1.01	0.0297		FOXA1	8.25	0.587	3.81296
ETV1	1.82e-08	7.31e-06	2.14e-07		KLF12	0.00269	1.08	0.0297
ELK1	2.89e-08	1.16e-05	3.24e-07		IRF1	0.00275	1.1	0.0297
ELF3	8.99e-08	3.6e-05	9.65e-07		P63	0.00347	1.39	0.0351
MAFK	2.08e-07	8.35e-05	2.15e-06		FOS	0.00354	1.42	0.0351
BC11A	2.99e-07	0.00012	2.96e-06		FOXC1	0.00374	1.5	0.0351
SPIB	3.81e-07	0.000153	3.63e-06		KLF15	0.00382	1.53	0.0351
ETV5	6.28e-07	0.000252	5.78e-06		ZBT17	0.00568	2.28	0.0499
NF2L2	9.64e-06	0.00387	8.57e-05		JUNB	0.00583	2.34	0.0499
RORG	1.11e-05	0.00444	9.52e-05		NANOG	0.00795	3.19	0.0657
SPI1	1.58e-05	0.00634	0.000131		ZN329	0.0102	4.11	0.0808
MAFG	0.000138	0.0552	0.00111		PDX1	0.0107	4.31	0.0808
ETS2	0.000291	0.117	0.00227		HXA9	0.0108	4.31	0.0808
ZNF41	0.00033	0.132	0.0025		P53	0.0115	4.59	0.083
MYCN	0.000367	0.147	0.0027		FOXA3	0.0117	4.7	0.083
HIF1A	0.000512	0.205	0.00367		SRY	0.0128	5.15	0.0853
EPAS1	0.000527	0.211	0.00367		KLF6	0.0129	5.18	0.0853
FLI1	0.000606	0.243	0.00411		SOX2	0.0132	5.28	0.0853
IRF8	0.000693	0.278	0.00458		JUN	0.0137	5.51	0.0853
CREB1	0.000833	0.334	0.00537		ZSC22	0.0138	5.54	0.0853
FOXK1	0.000903	0.362	0.00568		ZN214	0.0143	5.74	0.0853
REST	0.000955	0.383	0.00586		NDF1	0.0145	5.8	0.0853
THAP1	0.000987	0.396	0.00592		HXB7	0.0153	6.12	0.0881
FOXO3	0.00113	0.454	0.00664		SRBP1	0.0159	6.37	0.0896
FOXP1	0.00125	0.5	0.00714		FOXP2	0.0168	6.72	0.0924
IRF4	0.00152	0.61	0.00853		HNF1A	0.0179	7.16	0.0962
BACH1	0.00203	0.815	0.0111		IRF8	0.0188	7.53	0.0973
KLF8	0.00217	0.869	0.0116		SP1	0.0189	7.57	0.0973
ZIC3	0.00226	0.905	0.0119		ZBTB6	0.0192	7.71	0.0973
MAF	0.00238	0.953	0.012		HINFP	0.02	8	0.099
ZFP42	0.00238	0.953	0.012		PEBB	0.0205	8.23	0.0994
E2F6	0.00416	1.67	0.0206		ETS2	0.0208	8.36	0.0994
ZBT17	0.00434	1.74	0.0211		FLI1	0.0217	8.72	0.101
USF1	0.00468	1.88	0.0223		KLF3	0.0221	8.84	0.101
RUNX1	0.00476	1.91	0.0223		SOX3	0.0235	9.44	0.106
BATF	0.0051	2.04	0.0234		ETS1	0.0248	9.96	0.107
SOX3	0.00516	2.07	0.0234		ZN449	0.0249	9.99	0.107
SOX17	0.00539	2.16	0.024
SP2	0.00634	2.54	0.0277
FOXA3	0.00711	2.85	0.0306
FOXA2	0.00836	3.35	0.0353
KLF3	0.00867	3.48	0.0356
FOXP2	0.0087	3.49	0.0356
COT1	0.00883	3.54	0.0356
MAFB	0.00932	3.74	0.037
SP4	0.0098	3.93	0.0383
ZN331	0.0103	4.12	0.039
FEV	0.0103	4.13	0.039
ZN467	0.0113	4.52	0.0419
ZIM3	0.0114	4.56	0.0419
PAX5	0.0117	4.69	0.0425
MXI1	0.012	4.8	0.0425
MAX	0.012	4.83	0.0425
NR4A1	0.0126	5.05	0.0439
TYY1	0.0129	5.18	0.0444
BHA15	0.0146	5.87	0.0497
TAF1	0.0149	5.99	0.05
SOX2	0.0176	7.05	0.0578
ARNT	0.0179	7.19	0.0578
ANDR	0.0181	7.28	0.0578
USF2	0.0182	7.29	0.0578
PRDM6	0.019	7.61	0.0597
FOXA1	0.0206	8.25	0.0635
ZNF8	0.0207	8.3	0.0635
ZN528	0.021	8.44	0.0638
