## Supplementary material for "The cistrome response to hypoxia in human umbilical vein endothelial cells": Singh--Bass_Supplemental_TABLE_S8

### Sheet: 1hr GAIN
ID	ALT_ID	CONSENSUS	TP	TP%	FP	FP%	ENR_RATIO	SCORE_THR	PVALUE	LOG_PVALUE	EVALUE	LOG_EVALUE	QVALUE	LOG_QVALUE
2-CASCAG	STREME-2	CASCAG	194	28.7	50	7.4	3.82	6.7	2.9e-21	-47.29	1.18e-18	-41.28	5.43e-19	-42.06
5-CAGAGGS	STREME-5	CAGAGGS	93	13.76	14	2.07	6.27	7.9	1.22e-15	-34.34	4.96e-13	-28.33	1.14e-13	-29.8
3-TGASTCA	STREME-3	TGASTCA	66	9.76	6	0.89	9.57	7.3	4.65e-14	-30.7	1.9e-11	-24.69	2.9e-12	-26.57
TGAGTCAK	MEME-2	TGAGTCAK	45	6.66	1	0.15	23	12	8.09e-13	-27.84	3.3e-10	-21.83	3.62e-11	-24.04
FOSB_HUMAN.H11MO.0.A		RTGAGTCAB	52	7.69	3	0.44	13.2	8.8	9.67e-13	-27.66	3.95e-10	-21.65	3.62e-11	-24.04
RCCACYAGRKGGCRS	MEME-1	RCCACYAGRKGGCRS	35	5.18	0	0	36	14	3.76e-11	-24	1.53e-08	-17.99	1.17e-09	-20.56
SMAD3_HUMAN.H11MO.0.B		SYCTSHCWSCWS	372	55.03	230	34.02	1.61	2.3	8.81e-09	-18.55	3.59e-06	-12.54	2.36e-07	-15.26
JUNB_HUMAN.H11MO.0.A		DVTGAGTCABH	34	5.03	2	0.3	11.7	10	1.15e-08	-18.28	4.69e-06	-12.27	2.69e-07	-15.13
CTCFL_HUMAN.H11MO.0.A		GCCDSYAGGGGGCGCYV	37	5.47	3	0.44	9.5	7.2	1.33e-08	-18.14	5.42e-06	-12.13	2.77e-07	-15.1
CTCF_HUMAN.H11MO.0.A		YGGCCACCAGRKGGCRSYV	26	3.85	0	0	27	9.9	2.04e-08	-17.71	8.32e-06	-11.7	3.82e-07	-14.78
ITF2_HUMAN.H11MO.0.C		DGCAGSTGKS	108	15.98	41	6.07	2.6	5.4	2.67e-08	-17.44	1.09e-05	-11.43	4.54e-07	-14.61
JUND_HUMAN.H11MO.0.A		RRTGAGTCAYY	38	5.62	4	0.59	7.8	8.5	3.38e-08	-17.2	1.38e-05	-11.19	5.28e-07	-14.45
MAFB_HUMAN.H11MO.0.B		TGCTGASTYAD	363	53.7	229	33.88	1.58	1.6	4.14e-08	-17	1.69e-05	-10.99	5.96e-07	-14.33
TBX3_HUMAN.H11MO.0.C		DRAGGTGBSAR	284	42.01	170	25.15	1.67	2.4	9.02e-08	-16.22	3.68e-05	-10.21	1.21e-06	-13.63
JUN_HUMAN.H11MO.0.A		DRTGAGTCAYH	36	5.33	4	0.59	7.4	8.3	1.1e-07	-16.02	4.49e-05	-10.01	1.37e-06	-13.5
4-TCAGCA	STREME-4	TCAGCA	369	54.59	241	35.65	1.53	1.6	2.05e-07	-15.4	8.37e-05	-9.39	2.4e-06	-12.94
FOSL1_HUMAN.H11MO.0.A		KRVTGAGTCAYH	29	4.29	2	0.3	10	9.2	2.7e-07	-15.13	0.00011	-9.11	2.97e-06	-12.73
FOSL2_HUMAN.H11MO.0.A		NDRTGAGTCAYH	28	4.14	2	0.3	9.67	8.9	5.03e-07	-14.5	0.000205	-8.49	5.24e-06	-12.16
ZIC3_HUMAN.H11MO.0.B		GGCYHCCTGCTGWGH	87	12.87	33	4.88	2.59	2	6.49e-07	-14.25	0.000265	-8.24	6.4e-06	-11.96
ETV4_HUMAN.H11MO.0.B		VRCAGGAARBR	59	8.73	18	2.66	3.16	7.8	1.9e-06	-13.17	0.000776	-7.16	1.78e-05	-10.94
1-CAGGAAGT	STREME-1	CAGGAAGT	91	13.46	38	5.62	2.36	7	2.19e-06	-13.03	0.000894	-7.02	1.95e-05	-10.84
AP2A_HUMAN.H11MO.0.A		ATKSCCTGRGGSHAD	78	11.54	32	4.73	2.39	0.026	9.57e-06	-11.56	0.0039	-5.55	8.15e-05	-9.42
BCL6_HUMAN.H11MO.0.A		YKCTTTCYAGGAA	95	14.05	44	6.51	2.13	3.3	1.25e-05	-11.29	0.00511	-5.28	0.000102	-9.19
BHA15_HUMAN.H11MO.0.B		SSAGCAGCTGG	106	15.68	52	7.69	2.02	2.3	1.4e-05	-11.18	0.0057	-5.17	0.000109	-9.12
STAT6_HUMAN.H11MO.0.B		TTCTSWGGAAR	177	26.18	105	15.53	1.68	1.7	1.58e-05	-11.05	0.00646	-5.04	0.000119	-9.04
NDF2_HUMAN.H11MO.0.B		RRCAGATGG	147	21.75	83	12.28	1.76	1.3	1.98e-05	-10.83	0.00809	-4.82	0.000143	-8.85
NF2L2_HUMAN.H11MO.0.A		WWYTGCTGAGTCAT	39	5.77	10	1.48	3.64	2.3	2.34e-05	-10.66	0.00956	-4.65	0.000156	-8.77
SALL4_HUMAN.H11MO.0.B		GSDGGGWGGG	118	17.46	62	9.17	1.89	4.5	2.4e-05	-10.64	0.00981	-4.62	0.000156	-8.77
NFE2_HUMAN.H11MO.0.A		VVRTGACTCAGCA	37	5.47	9	1.33	3.8	5.9	2.42e-05	-10.63	0.00985	-4.62	0.000156	-8.77
FOS_HUMAN.H11MO.0.A		VTGAGTCAB	112	16.57	58	8.58	1.92	3.4	2.71e-05	-10.52	0.011	-4.51	0.000169	-8.69
AP2B_HUMAN.H11MO.0.B		GCCYGVGGGS	173	25.59	106	15.68	1.63	1.6	5.08e-05	-9.89	0.0207	-3.88	0.000307	-8.09
SMAD2_HUMAN.H11MO.0.A		TGTCTGNCWCCT	57	8.43	22	3.25	2.52	6.1	6.29e-05	-9.67	0.0257	-3.66	0.000368	-7.91
BACH2_HUMAN.H11MO.0.A		TGCTGAGTCAB	14	2.07	0	0	15	11	6.57e-05	-9.63	0.0268	-3.62	0.000373	-7.89
ERG_HUMAN.H11MO.0.A		RRRSAGGAAGYGG	52	7.69	19	2.81	2.65	6.5	6.91e-05	-9.58	0.0282	-3.57	0.000381	-7.87
HTF4_HUMAN.H11MO.0.A		DSCAGSTGKG	141	20.86	83	12.28	1.69	3.6	8.68e-05	-9.35	0.0354	-3.34	0.000465	-7.67

### Sheet: 1hr LOSS
ID	ALT_ID	CONSENSUS	TP	TP%	FP	FP%	ENR_RATIO	SCORE_THR	PVALUE	LOG_PVALUE	EVALUE	LOG_EVALUE	QVALUE	LOG_QVALUE
1-CWGRAR	STREME-1	CWGRAR	331	29.95	137	12.4	2.41	6.7	6.85e-20	-44.13	2.78e-17	-38.12	1.34e-17	-38.85
MAFB_HUMAN.H11MO.0.B		TGCTGASTYAD	294	26.61	177	16.02	1.66	3	3.9e-08	-17.06	1.58e-05	-11.05	3.82e-06	-12.47
SMAD3_HUMAN.H11MO.0.B		SYCTSHCWSCWS	323	29.23	209	18.91	1.54	3.3	4.39e-07	-14.64	0.000178	-8.63	2.38e-05	-10.65
2-AAAAATG	STREME-2	AAAAATG	77	6.97	27	2.44	2.79	7.9	4.85e-07	-14.54	0.000197	-8.53	2.38e-05	-10.65
BACH2_HUMAN.H11MO.0.A		TGCTGAGTCAB	84	7.6	34	3.08	2.43	4.7	2.36e-06	-12.96	0.000959	-6.95	9.26e-05	-9.29
NFAC4_HUMAN.H11MO.0.C		WGGAAAAYTW	123	11.13	63	5.7	1.94	4	6.45e-06	-11.95	0.00262	-5.94	0.000211	-8.46
SOX9_HUMAN.H11MO.0.B		AADGGNNBCWTTGTTY	121	10.95	63	5.7	1.91	0.42	1.14e-05	-11.38	0.00464	-5.37	0.00032	-8.05
ETV4_HUMAN.H11MO.0.B		VRCAGGAARBR	109	9.86	55	4.98	1.96	6.2	1.5e-05	-11.11	0.00608	-5.1	0.000367	-7.91
ITF2_HUMAN.H11MO.0.C		DGCAGSTGKS	416	37.65	305	27.6	1.36	0.044	2.03e-05	-10.81	0.00824	-4.8	0.000442	-7.72
ZBT18_HUMAN.H11MO.0.C		KCCAGMTGTKB	93	8.42	45	4.07	2.04	4.2	2.69e-05	-10.52	0.0109	-4.52	0.000527	-7.55
PTF1A_HUMAN.H11MO.0.B		SCAGCTGBYBBYBYYCHC	72	6.52	32	2.9	2.21	3.1	5.48e-05	-9.81	0.0222	-3.81	0.000973	-6.93
5-CCASTGG	STREME-5	CCASTGG	330	29.86	238	21.54	1.38	1.4	6.51e-05	-9.64	0.0264	-3.63	0.000973	-6.93
MYOD1_HUMAN.H11MO.0.A		VCAGCTGYYBCYGBC	64	5.79	27	2.44	2.32	0.19	6.61e-05	-9.62	0.0268	-3.62	0.000973	-6.93
FOXO1_HUMAN.H11MO.0.A		KBBYTGTTTHCN	105	9.5	56	5.07	1.86	6.1	6.95e-05	-9.57	0.0282	-3.57	0.000973	-6.93
NFAC1_HUMAN.H11MO.0.B		AWGGAAARWVWGAMW	26	2.35	5	0.45	4.5	9.7	9.61e-05	-9.25	0.039	-3.24	0.00126	-6.68
ZEB1_HUMAN.H11MO.0.A		BVCAGGTGWG	361	32.67	268	24.25	1.35	0.87	0.000119	-9.03	0.0484	-3.03	0.00146	-6.53

### Sheet: 3hr GAIN
ID	ALT_ID	CONSENSUS	TP	TP%	FP	FP%	ENR_RATIO	SCORE_THR	PVALUE	LOG_PVALUE	EVALUE	LOG_EVALUE	QVALUE	LOG_QVALUE
1-CAGGAAR	STREME-1	CAGGAAR	298	55.19	169	31.3	1.76	0.64	1.4e-09	-20.39	5.69e-07	-14.38	2.99e-07	-15.02
MAFB_HUMAN.H11MO.0.B		TGCTGASTYAD	292	54.07	167	30.93	1.74	1.7	3.3e-09	-19.53	1.34e-06	-13.52	3.32e-07	-14.92
ETV4_HUMAN.H11MO.0.B		VRCAGGAARBR	102	18.89	35	6.48	2.86	5.5	4.66e-09	-19.18	1.89e-06	-13.18	3.32e-07	-14.92
2-TGCCCA	STREME-2	TGCCCA	237	43.89	133	24.63	1.78	2.3	3.84e-08	-17.07	1.56e-05	-11.07	2.05e-06	-13.1
ATOH1_HUMAN.H11MO.0.B		RRCAGMTGG	63	11.67	19	3.52	3.2	3	5.97e-07	-14.33	0.000242	-8.32	2.55e-05	-10.58
SMAD3_HUMAN.H11MO.0.B		SYCTSHCWSCWS	363	67.22	245	45.37	1.48	1.1	1.11e-06	-13.71	0.000451	-7.7	3.96e-05	-10.14
ETV5_HUMAN.H11MO.0.C		RRRSAGGAARDGRV	201	37.22	117	21.67	1.71	2	1.6e-06	-13.34	0.000651	-7.34	4.72e-05	-9.96
SALL4_HUMAN.H11MO.0.B		GSDGGGWGGG	116	21.48	55	10.19	2.09	3.9	1.89e-06	-13.18	0.000769	-7.17	4.72e-05	-9.96
COE1_HUMAN.H11MO.0.A		ADBTCCCCAGGGAVH	55	10.19	16	2.96	3.29	0.5	1.99e-06	-13.13	0.000806	-7.12	4.72e-05	-9.96
3-DCWGCWGH	STREME-3	DCWGCWGH	320	59.26	213	39.44	1.5	0.93	2.26e-06	-13	0.000916	-7	4.82e-05	-9.94
CCASYAGRGGG	MEME-1	CCASYAGRGGG	18	3.33	0	0	19	15	3.89e-06	-12.46	0.00158	-6.45	7.55e-05	-9.49
ZIC3_HUMAN.H11MO.0.B		GGCYHCCTGCTGWGH	73	13.52	28	5.19	2.55	0.81	4.61e-06	-12.29	0.00187	-6.28	7.68e-05	-9.47
SMAD2_HUMAN.H11MO.0.A		TGTCTGNCWCCT	149	27.59	81	15	1.83	2.6	4.67e-06	-12.27	0.0019	-6.27	7.68e-05	-9.47
ELF3_HUMAN.H11MO.0.A		RAABVAGGAAGTRR	99	18.33	47	8.7	2.08	0.47	1.08e-05	-11.44	0.00439	-5.43	0.000165	-8.71
OSR2_HUMAN.H11MO.0.C		GBYSCWGCTNCTGYDG	25	4.63	3	0.56	6.5	6.2	1.42e-05	-11.16	0.00577	-5.16	0.000191	-8.56
STAT6_HUMAN.H11MO.0.B		TTCTSWGGAAR	218	40.37	138	25.56	1.58	0.43	1.43e-05	-11.15	0.00581	-5.15	0.000191	-8.56
ITF2_HUMAN.H11MO.0.C		DGCAGSTGKS	215	39.81	136	25.19	1.58	1.8	1.58e-05	-11.06	0.00641	-5.05	0.000199	-8.52
HTF4_HUMAN.H11MO.0.A		DSCAGSTGKG	249	46.11	164	30.37	1.52	0.038	1.83e-05	-10.91	0.00745	-4.9	0.000218	-8.43
NDF1_HUMAN.H11MO.0.A		RRCAGATGGY	53	9.81	18	3.33	2.84	1.9	2.01e-05	-10.81	0.00816	-4.81	0.000226	-8.39
COT2_HUMAN.H11MO.0.A		CARAGGTCARRGD	67	12.41	27	5	2.43	3.9	2.36e-05	-10.65	0.00959	-4.65	0.000252	-8.28
STAT4_HUMAN.H11MO.0.A		YTTCYYRGMAV	125	23.15	68	12.59	1.83	2.7	2.63e-05	-10.55	0.0107	-4.54	0.000267	-8.23
TBX3_HUMAN.H11MO.0.C		DRAGGTGBSAR	112	20.74	59	10.93	1.88	4.7	3.26e-05	-10.33	0.0133	-4.32	0.000317	-8.06
BHA15_HUMAN.H11MO.0.B		SSAGCAGCTGG	98	18.15	50	9.26	1.94	1.3	5.17e-05	-9.87	0.021	-3.86	0.000481	-7.64
ELK1_HUMAN.H11MO.0.B		RCCGGAAGTGV	85	15.74	41	7.59	2.05	1.4	5.78e-05	-9.76	0.0234	-3.75	0.000514	-7.57
CTCFL_HUMAN.H11MO.0.A		GCCDSYAGGGGGCGCYV	20	3.7	2	0.37	7	8	6.25e-05	-9.68	0.0254	-3.67	0.000535	-7.53
SMAD4_HUMAN.H11MO.0.B		CWGTCTGDCACCT	170	31.48	107	19.81	1.58	0.22	9.96e-05	-9.21	0.0404	-3.21	0.000819	-7.11

### Sheet: 3hr LOSS
ID	ALT_ID	CONSENSUS	TP	TP%	FP	FP%	ENR_RATIO	SCORE_THR	PVALUE	LOG_PVALUE	EVALUE	LOG_EVALUE	QVALUE	LOG_QVALUE
3-CACYAGRKG	STREME-3	CACYAGRKG	102	8.51	19	1.58	5.15	4	3.4e-15	-33.32	1.38e-12	-27.31	7.01e-13	-27.99
4-CAAAGTGC	STREME-4	CAAAGTGC	151	12.59	59	4.92	2.53	3.9	9.33e-11	-23.09	3.8e-08	-17.09	8.25e-09	-18.61
NDF1_HUMAN.H11MO.0.A		RRCAGATGGY	144	12.01	55	4.59	2.59	0.028	1.2e-10	-22.84	4.88e-08	-16.83	8.25e-09	-18.61
CTCFL_HUMAN.H11MO.0.A		GCCDSYAGGGGGCGCYV	43	3.59	3	0.25	11	9.6	2.46e-10	-22.12	1e-07	-16.12	1.27e-08	-18.18
1-CTGAAAAAN	STREME-1	CTGAAAAAN	641	53.46	438	36.53	1.46	3	4.09e-10	-21.62	1.67e-07	-15.61	1.69e-08	-17.9
NDF2_HUMAN.H11MO.0.B		RRCAGATGG	246	20.52	129	10.76	1.9	0.12	8.55e-10	-20.88	3.48e-07	-14.87	2.94e-08	-17.34
CCACYAGRKGGCRCY	MEME-1	CCACYAGRKGGCRCY	71	5.92	17	1.42	4	1.5	2.76e-09	-19.71	1.12e-06	-13.7	8.14e-08	-16.32
2-CCCAGG	STREME-2	CCCAGG	314	26.19	184	15.35	1.7	4.1	3.36e-09	-19.51	1.37e-06	-13.5	8.65e-08	-16.26
ATOH1_HUMAN.H11MO.0.B		RRCAGMTGG	120	10.01	46	3.84	2.57	1.8	4.43e-09	-19.23	1.8e-06	-13.23	1.01e-07	-16.1
CTCF_HUMAN.H11MO.0.A		YGGCCACCAGRKGGCRSYV	36	3	3	0.25	9.25	9.2	1.94e-08	-17.76	7.89e-06	-11.75	3.99e-07	-14.73
ZBT18_HUMAN.H11MO.0.C		KCCAGMTGTKB	223	18.6	123	10.26	1.81	1.9	4.61e-08	-16.89	1.87e-05	-10.88	8.63e-07	-13.96
ISL1_HUMAN.H11MO.0.A		VCTAATKGV	523	43.62	365	30.44	1.43	2.9	7.26e-08	-16.44	2.96e-05	-10.43	1.25e-06	-13.59
HTF4_HUMAN.H11MO.0.A		DSCAGSTGKG	455	37.95	314	26.19	1.45	0.0089	2.34e-07	-15.27	9.54e-05	-9.26	3.72e-06	-12.5
OLIG2_HUMAN.H11MO.0.B		CCAKCTGYTYYYYWBCHB	253	21.1	154	12.84	1.64	0.73	6.37e-07	-14.27	0.000259	-8.26	8.85e-06	-11.64
ASCL1_HUMAN.H11MO.0.A		CHVCASCTGCYBYY	159	13.26	83	6.92	1.9	0.11	6.44e-07	-14.26	0.000262	-8.25	8.85e-06	-11.64
TF7L1_HUMAN.H11MO.0.B		DBBCTTTGAWSTB	229	19.1	139	11.59	1.64	3.2	1.73e-06	-13.27	0.000705	-7.26	2.08e-05	-10.78
TGIF1_HUMAN.H11MO.0.A		TGACAGS	151	12.59	80	6.67	1.88	6.4	1.83e-06	-13.21	0.000745	-7.2	2.08e-05	-10.78
ITF2_HUMAN.H11MO.0.C		DGCAGSTGKS	492	41.03	356	29.69	1.38	0.57	1.91e-06	-13.17	0.000778	-7.16	2.08e-05	-10.78
TFAP4_HUMAN.H11MO.0.A		YCAGCTGWKB	80	6.67	31	2.59	2.53	1.1	1.92e-06	-13.16	0.000782	-7.15	2.08e-05	-10.78
OSR2_HUMAN.H11MO.0.C		GBYSCWGCTNCTGYDG	155	12.93	84	7.01	1.84	2.2	2.84e-06	-12.77	0.00116	-6.76	2.93e-05	-10.44
AP2B_HUMAN.H11MO.0.B		GCCYGVGGGS	234	19.52	145	12.09	1.61	0.42	3.04e-06	-12.7	0.00124	-6.69	2.98e-05	-10.42
NR4A1_HUMAN.H11MO.0.A		AAAGGKCAV	752	62.72	587	48.96	1.28	1.8	4.13e-06	-12.4	0.00168	-6.39	3.87e-05	-10.16
MYOG_HUMAN.H11MO.0.B		CHSCAGCTGYYYB	73	6.09	29	2.42	2.47	1.8	8.13e-06	-11.72	0.00331	-5.71	7.29e-05	-9.53
BHA15_HUMAN.H11MO.0.B		SSAGCAGCTGG	46	3.84	13	1.08	3.36	6.4	9.88e-06	-11.52	0.00402	-5.52	8.3e-05	-9.4
NFAC3_HUMAN.H11MO.0.B		TGGAAAAHY	58	4.84	20	1.67	2.81	7.7	1.01e-05	-11.51	0.0041	-5.5	8.3e-05	-9.4
ZBTB6_HUMAN.H11MO.0.C		GGWGMTGGAGCCD	75	6.26	31	2.59	2.38	4.4	1.2e-05	-11.33	0.0049	-5.32	9.55e-05	-9.26
SMCA1_HUMAN.H11MO.0.C		CMARGAAGMATD	343	28.61	240	20.02	1.43	2.4	1.27e-05	-11.27	0.00517	-5.26	9.7e-05	-9.24
SUH_HUMAN.H11MO.0.A		VSYSTGGGAAV	376	31.36	268	22.35	1.4	1.2	1.32e-05	-11.24	0.00537	-5.23	9.71e-05	-9.24
MYF6_HUMAN.H11MO.0.C		CASCTGC	85	7.09	38	3.17	2.21	2	1.41e-05	-11.17	0.00573	-5.16	0.0001	-9.21
AP2C_HUMAN.H11MO.0.A		VTGSCCTGRGGSHR	71	5.92	29	2.42	2.4	1.7	1.69e-05	-10.99	0.00688	-4.98	0.000116	-9.06
LYL1_HUMAN.H11MO.0.A		CCAKCTGYTYYCTB	261	21.77	175	14.6	1.49	4.2	2.46e-05	-10.61	0.01	-4.6	0.000164	-8.72
SMAD3_HUMAN.H11MO.0.B		SYCTSHCWSCWS	623	51.96	487	40.62	1.28	1.2	2.86e-05	-10.46	0.0116	-4.45	0.000184	-8.6
ZIC3_HUMAN.H11MO.0.B		GGCYHCCTGCTGWGH	88	7.34	42	3.5	2.07	2	3.58e-05	-10.24	0.0146	-4.23	0.000224	-8.41
SMAD2_HUMAN.H11MO.0.A		TGTCTGNCWCCT	439	36.61	329	27.44	1.33	0.5	4.57e-05	-9.99	0.0186	-3.98	0.000277	-8.19
FOSL2_HUMAN.H11MO.0.A		NDRTGAGTCAYH	33	2.75	8	0.67	3.78	6.2	5.75e-05	-9.76	0.0234	-3.75	0.000339	-7.99
SALL4_HUMAN.H11MO.0.B		GSDGGGWGGG	158	13.18	96	8.01	1.64	4.3	6.37e-05	-9.66	0.0259	-3.65	0.000365	-7.92
5-CAAATACA	STREME-5	CAAATACA	52	4.34	20	1.67	2.52	6.3	0.000106	-9.15	0.0433	-3.14	0.000593	-7.43
TF7L2_HUMAN.H11MO.0.A		BCCTTTGATSTBB	127	10.59	74	6.17	1.71	3.8	0.00012	-9.03	0.0489	-3.02	0.000652	-7.34

### Sheet: 24hr GAIN
ID	ALT_ID	CONSENSUS	TP	TP%	FP	FP%	ENR_RATIO	SCORE_THR	PVALUE	LOG_PVALUE	EVALUE	LOG_EVALUE	QVALUE	LOG_QVALUE
1-YCTSCTG	STREME-1	YCTSCTG	396	34.11	109	9.39	3.61	5.8	1.41e-39	-89.46	5.76e-37	-83.45	2.18e-37	-84.42
RSYGCCMYCTDSTGG	MEME-1	RSYGCCMYCTDSTGG	131	11.28	5	0.43	22	8.4	4.29e-33	-74.53	1.76e-30	-68.51	3.32e-31	-70.18
FOSB_HUMAN.H11MO.0.A		RTGAGTCAB	111	9.56	7	0.6	14	9.5	1.69e-25	-57.04	6.92e-23	-51.03	8.25e-24	-53.15
3-MTGASTCAK	STREME-3	MTGASTCAK	120	10.34	10	0.86	11	7.3	2.13e-25	-56.81	8.72e-23	-50.79	8.25e-24	-53.15
2-CWGCCA	STREME-2	CWGCCA	323	27.82	116	9.99	2.77	5.6	5.84e-24	-53.5	2.39e-21	-47.48	1.81e-22	-50.07
CTCF_HUMAN.H11MO.0.A		YGGCCACCAGRKGGCRSYV	82	7.06	1	0.09	41.5	9.3	8.69e-24	-53.1	3.55e-21	-47.09	2.24e-22	-49.85
KMTGAGTCATB	MEME-2	KMTGAGTCATB	101	8.7	6	0.52	14.6	9.2	1.18e-23	-52.79	4.84e-21	-46.78	2.62e-22	-49.7
CTCFL_HUMAN.H11MO.0.A		GCCDSYAGGGGGCGCYV	117	10.08	12	1.03	9.08	5.3	4.27e-23	-51.51	1.75e-20	-45.49	8.27e-22	-48.54
FOS_HUMAN.H11MO.0.A		VTGAGTCAB	91	7.84	5	0.43	15.3	10	8.15e-22	-48.56	3.33e-19	-42.54	1.4e-20	-45.71
AGGAAR	MEME-3	AGGAAR	143	12.32	27	2.33	5.14	11	1.42e-20	-45.7	5.8e-18	-39.69	2.2e-19	-42.96
FOSL1_HUMAN.H11MO.0.A		KRVTGAGTCAYH	92	7.92	7	0.6	11.6	7.6	2.54e-20	-45.12	1.04e-17	-39.11	3.57e-19	-42.48
JUNB_HUMAN.H11MO.0.A		DVTGAGTCABH	88	7.58	6	0.52	12.7	9.4	4.4e-20	-44.57	1.8e-17	-38.56	5.68e-19	-42.01
NDF2_HUMAN.H11MO.0.B		RRCAGATGG	195	16.8	57	4.91	3.38	2.9	3.78e-19	-42.42	1.55e-16	-36.41	4.5e-18	-39.94
NF2L2_HUMAN.H11MO.0.A		WWYTGCTGAGTCAT	114	9.82	19	1.64	5.75	2.1	5.28e-18	-39.78	2.16e-15	-33.77	5.81e-17	-37.38
FOSL2_HUMAN.H11MO.0.A		NDRTGAGTCAYH	102	8.79	14	1.21	6.87	5.3	5.63e-18	-39.72	2.3e-15	-33.7	5.81e-17	-37.38
JUND_HUMAN.H11MO.0.A		RRTGAGTCAYY	62	5.34	1	0.09	31.5	11	6.94e-18	-39.51	2.84e-15	-33.5	6.72e-17	-37.24
JUN_HUMAN.H11MO.0.A		DRTGAGTCAYH	90	7.75	10	0.86	8.27	8.9	1.53e-17	-38.72	6.26e-15	-32.7	1.4e-16	-36.51
ITF2_HUMAN.H11MO.0.C		DGCAGSTGKS	149	12.83	37	3.19	3.95	6.2	1.97e-17	-38.46	8.07e-15	-32.45	1.7e-16	-36.31
SMAD3_HUMAN.H11MO.0.B		SYCTSHCWSCWS	288	24.81	120	10.34	2.39	5.3	2.45e-17	-38.25	1e-14	-32.23	2e-16	-36.15
5-CCCCCTWGMG	STREME-5	CCCCCTWGMG	154	13.26	41	3.53	3.69	5.5	6.76e-17	-37.23	2.77e-14	-31.22	5.24e-16	-35.19
ATOH1_HUMAN.H11MO.0.B		RRCAGMTGG	248	21.36	98	8.44	2.52	0.013	1.96e-16	-36.17	8.01e-14	-30.16	1.44e-15	-34.17
HTF4_HUMAN.H11MO.0.A		DSCAGSTGKG	187	16.11	63	5.43	2.94	5.3	9.4e-16	-34.6	3.85e-13	-28.59	6.62e-15	-32.65
BACH2_HUMAN.H11MO.0.A		TGCTGAGTCAB	190	16.37	66	5.68	2.85	4	2.14e-15	-33.78	8.74e-13	-27.77	1.44e-14	-31.87
LYL1_HUMAN.H11MO.0.A		CCAKCTGYTYYCTB	336	28.94	162	13.95	2.07	4.4	2.39e-15	-33.67	9.78e-13	-27.65	1.54e-14	-31.8
NFE2_HUMAN.H11MO.0.A		VVRTGACTCAGCA	99	8.53	18	1.55	5.26	5.4	4.86e-15	-32.96	1.99e-12	-26.94	3.01e-14	-31.13
ETV4_HUMAN.H11MO.0.B		VRCAGGAARBR	248	21.36	105	9.04	2.35	5.1	8.98e-15	-32.34	3.67e-12	-26.33	5.35e-14	-30.56
BHA15_HUMAN.H11MO.0.B		SSAGCAGCTGG	228	19.64	93	8.01	2.44	1.7	1.56e-14	-31.79	6.38e-12	-25.78	8.95e-14	-30.04
ASCL1_HUMAN.H11MO.0.A		CHVCASCTGCYBYY	207	17.83	83	7.15	2.48	0.97	1.1e-13	-29.84	4.48e-11	-23.83	6.06e-13	-28.13
TFE2_HUMAN.H11MO.0.A		SMCAGCTGCWB	129	11.11	38	3.27	3.33	3.7	4.34e-13	-28.47	1.78e-10	-22.45	2.32e-12	-26.79
NDF1_HUMAN.H11MO.0.A		RRCAGATGGY	110	9.47	28	2.41	3.83	2.8	5.46e-13	-28.24	2.23e-10	-22.22	2.82e-12	-26.6
ZIC3_HUMAN.H11MO.0.B		GGCYHCCTGCTGWGH	176	15.16	68	5.86	2.57	1.7	1.63e-12	-27.14	6.68e-10	-21.13	8.16e-12	-25.53
MAFB_HUMAN.H11MO.0.B		TGCTGASTYAD	682	58.74	448	38.59	1.52	1.5	1.75e-12	-27.07	7.17e-10	-21.06	8.29e-12	-25.52
PTF1A_HUMAN.H11MO.0.B		SCAGCTGBYBBYBYYCHC	193	16.62	79	6.8	2.42	2.1	1.77e-12	-27.06	7.23e-10	-21.05	8.29e-12	-25.52
SMCA1_HUMAN.H11MO.0.C		CMARGAAGMATD	226	19.47	107	9.22	2.1	4.2	3.17e-11	-24.18	1.3e-08	-18.16	1.44e-10	-22.66
MYF6_HUMAN.H11MO.0.C		CASCTGC	174	14.99	74	6.37	2.33	1.1	9.27e-11	-23.1	3.79e-08	-17.09	4.1e-10	-21.61
ZBT18_HUMAN.H11MO.0.C		KCCAGMTGTKB	332	28.6	189	16.28	1.75	1.6	1.93e-10	-22.37	7.89e-08	-16.36	8.3e-10	-20.91
MYOD1_HUMAN.H11MO.0.A		VCAGCTGYYBCYGBC	76	6.55	17	1.46	4.28	3.9	2.22e-10	-22.23	9.09e-08	-16.21	9.3e-10	-20.8
MAF_HUMAN.H11MO.0.A		VAAWBTGCTGASTHWGCMD	162	13.95	70	6.03	2.3	2.9	7.09e-10	-21.07	2.9e-07	-15.05	2.89e-09	-19.66
MYOG_HUMAN.H11MO.0.B		CHSCAGCTGYYYB	114	9.82	40	3.45	2.8	1.8	9.91e-10	-20.73	4.05e-07	-14.72	3.93e-09	-19.35
OLIG2_HUMAN.H11MO.0.B		CCAKCTGYTYYYYWBCHB	46	3.96	5	0.43	7.83	7.7	1.16e-09	-20.57	4.76e-07	-14.56	4.51e-09	-19.22
4-CTGGCCA	STREME-4	CTGGCCA	85	7.32	24	2.07	3.44	7.4	1.75e-09	-20.16	7.17e-07	-14.15	6.62e-09	-18.83
ERG_HUMAN.H11MO.0.A		RRRSAGGAAGYGG	180	15.5	85	7.32	2.1	3.6	2.67e-09	-19.74	1.09e-06	-13.73	9.86e-09	-18.43
ETV5_HUMAN.H11MO.0.C		RRRSAGGAARDGRV	385	33.16	239	20.59	1.61	2.5	2.76e-09	-19.71	1.13e-06	-13.69	9.95e-09	-18.43
BACH1_HUMAN.H11MO.0.A		TGCTGAGTCABSS	274	23.6	156	13.44	1.75	0.52	6.86e-09	-18.8	2.8e-06	-12.78	2.41e-08	-17.54
SMAD4_HUMAN.H11MO.0.B		CWGTCTGDCACCT	248	21.36	137	11.8	1.8	2.4	8.3e-09	-18.61	3.39e-06	-12.59	2.86e-08	-17.37
COE1_HUMAN.H11MO.0.A		ADBTCCCCAGGGAVH	100	8.61	35	3.01	2.81	2.4	9.7e-09	-18.45	3.97e-06	-12.44	3.27e-08	-17.24
EHF_HUMAN.H11MO.0.B		VWACSAGGAAGTDVS	91	7.84	30	2.58	2.97	3.2	1.25e-08	-18.2	5.1e-06	-12.19	4.11e-08	-17.01
ZEB1_HUMAN.H11MO.0.A		BVCAGGTGWG	559	48.15	388	33.42	1.44	0.68	1.52e-08	-18	6.23e-06	-11.99	4.91e-08	-16.83
MAFF_HUMAN.H11MO.0.B		TGCTGASTCAGCABTTTT	189	16.28	96	8.27	1.96	2.7	1.93e-08	-17.76	7.89e-06	-11.75	6.1e-08	-16.61
TGIF1_HUMAN.H11MO.0.A		TGACAGS	228	19.64	125	10.77	1.82	5.7	2.29e-08	-17.59	9.38e-06	-11.58	7.11e-08	-16.46
REL_HUMAN.H11MO.0.B		DRWRGGGRAATKCCA	238	20.5	133	11.46	1.78	1.7	2.75e-08	-17.41	1.12e-05	-11.4	8.34e-08	-16.3
RORA_HUMAN.H11MO.0.C		AWSTRGGTCARRG	273	23.51	162	13.95	1.68	3.5	5.73e-08	-16.67	2.34e-05	-10.66	1.71e-07	-15.58
MAFK_HUMAN.H11MO.0.A		RAWWHTGCTGASTCAGCA	75	6.46	23	1.98	3.17	0.032	6.59e-08	-16.54	2.69e-05	-10.52	1.92e-07	-15.46
TEAD1_HUMAN.H11MO.0.A		RCATTCCWGSCW	419	36.09	280	24.12	1.49	0.095	8.2e-08	-16.32	3.35e-05	-10.3	2.35e-07	-15.26
ETS1_HUMAN.H11MO.0.A		RRRCMGGAAGTGG	82	7.06	28	2.41	2.86	7.2	1.26e-07	-15.89	5.15e-05	-9.87	3.55e-07	-14.85
SMAD2_HUMAN.H11MO.0.A		TGTCTGNCWCCT	116	9.99	50	4.31	2.29	5.9	1.61e-07	-15.64	6.57e-05	-9.63	4.44e-07	-14.63
ELF3_HUMAN.H11MO.0.A		RAABVAGGAAGTRR	133	11.46	62	5.34	2.13	2.6	2.02e-07	-15.42	8.26e-05	-9.4	5.49e-07	-14.42
IRF4_HUMAN.H11MO.0.A		RAAWGRGGAASTGAAASY	124	10.68	56	4.82	2.19	1.2	2.18e-07	-15.34	8.93e-05	-9.32	5.83e-07	-14.36
ETV1_HUMAN.H11MO.0.A		SRCCGGAAGYG	194	16.71	110	9.47	1.76	1.8	8.36e-07	-13.99	0.000342	-7.98	2.19e-06	-13.03
AP2C_HUMAN.H11MO.0.A		VTGSCCTGRGGSHR	141	12.14	71	6.12	1.97	0.54	8.74e-07	-13.95	0.000358	-7.94	2.22e-06	-13.02
MZF1_HUMAN.H11MO.0.B		RRDRGGGAWTKRR	366	31.52	247	21.27	1.48	0.73	8.75e-07	-13.95	0.000358	-7.93	2.22e-06	-13.02
PRGR_HUMAN.H11MO.0.A		RGAACATTYTGTTCTB	277	23.86	175	15.07	1.58	0.77	9.22e-07	-13.9	0.000377	-7.88	2.3e-06	-12.98
STAT4_HUMAN.H11MO.0.A		YTTCYYRGMAV	403	34.71	278	23.94	1.45	0.23	9.47e-07	-13.87	0.000387	-7.86	2.33e-06	-12.97
AP2B_HUMAN.H11MO.0.B		GCCYGVGGGS	115	9.91	53	4.57	2.15	5.5	9.77e-07	-13.84	0.0004	-7.83	2.36e-06	-12.96
ISL1_HUMAN.H11MO.0.A		VCTAATKGV	521	44.88	378	32.56	1.38	3.1	1.04e-06	-13.78	0.000425	-7.76	2.48e-06	-12.91
NFAC1_HUMAN.H11MO.0.B		AWGGAAARWVWGAMW	82	7.06	32	2.76	2.52	7.2	1.57e-06	-13.36	0.000642	-7.35	3.68e-06	-12.51
BCL6_HUMAN.H11MO.0.A		YKCTTTCYAGGAA	438	37.73	310	26.7	1.41	0.079	1.63e-06	-13.33	0.000665	-7.32	3.76e-06	-12.49
MAFG_HUMAN.H11MO.0.A		RWWWNTGCTGASTCAGCA	42	3.62	9	0.78	4.3	0.085	1.69e-06	-13.29	0.000693	-7.27	3.86e-06	-12.47
RORG_HUMAN.H11MO.0.C		RRAASTRGGTCA	350	30.15	237	20.41	1.47	1.8	1.77e-06	-13.24	0.000725	-7.23	3.98e-06	-12.43
SNAI1_HUMAN.H11MO.0.C		SCAGGTGK	72	6.2	26	2.24	2.7	2.4	1.84e-06	-13.2	0.000754	-7.19	4.08e-06	-12.41
TBX3_HUMAN.H11MO.0.C		DRAGGTGBSAR	145	12.49	76	6.55	1.9	6.4	2.02e-06	-13.11	0.000824	-7.1	4.4e-06	-12.33
PRDM6_HUMAN.H11MO.0.C		RRRARGAAAAAAA	35	3.01	6	0.52	5.14	9.5	2.44e-06	-12.92	0.000997	-6.91	5.24e-06	-12.16
NFKB1_HUMAN.H11MO.1.B		GGGAAAKYCCC	147	12.66	79	6.8	1.85	1.7	3.58e-06	-12.54	0.00146	-6.53	7.6e-06	-11.79
MXI1_HUMAN.H11MO.0.A		VCACGTGGSNGSBGS	136	11.71	71	6.12	1.9	3.6	3.68e-06	-12.51	0.0015	-6.5	7.69e-06	-11.78
AP2A_HUMAN.H11MO.0.A		ATKSCCTGRGGSHAD	82	7.06	34	2.93	2.37	3.1	4.84e-06	-12.24	0.00198	-6.22	1e-05	-11.51
LEF1_HUMAN.H11MO.0.A		BCCTTTSWWNTBYH	439	37.81	318	27.39	1.38	2.6	6.21e-06	-11.99	0.00254	-5.98	1.26e-05	-11.28
PO2F1_HUMAN.H11MO.0.C		AWKBRWATGSAAWYAW	189	16.28	114	9.82	1.65	1.9	9.7e-06	-11.54	0.00397	-5.53	1.95e-05	-10.84
SPIB_HUMAN.H11MO.0.A		RRAAAGAGGAAGTGARA	56	4.82	19	1.64	2.85	2.2	1.12e-05	-11.4	0.00459	-5.38	2.23e-05	-10.71
TBX21_HUMAN.H11MO.0.A		GDGDRGGTGTGRV	157	13.52	90	7.75	1.74	5.7	1.2e-05	-11.33	0.00492	-5.32	2.36e-05	-10.66
SPI1_HUMAN.H11MO.0.A		RRAAAGAGGAAGTGRVD	34	2.93	7	0.6	4.38	6.9	1.27e-05	-11.28	0.00518	-5.26	2.45e-05	-10.62
IRF8_HUMAN.H11MO.0.B		RAAARRGGAASTGAAASTDR	76	6.55	32	2.76	2.33	1.6	1.38e-05	-11.19	0.00565	-5.18	2.64e-05	-10.54
FLI1_HUMAN.H11MO.0.A		SRRGGMAGGAAGGRRRGR	127	10.94	68	5.86	1.86	1.8	1.44e-05	-11.15	0.00588	-5.14	2.71e-05	-10.51
TEAD4_HUMAN.H11MO.0.A		RCATTCCWGRVAK	358	30.84	254	21.88	1.41	1.3	1.5e-05	-11.1	0.00615	-5.09	2.81e-05	-10.48
TFAP4_HUMAN.H11MO.0.A		YCAGCTGWKB	27	2.33	4	0.34	5.6	7	1.7e-05	-10.98	0.00694	-4.97	3.13e-05	-10.37
SALL4_HUMAN.H11MO.0.B		GSDGGGWGGG	240	20.67	157	13.52	1.53	3.3	1.82e-05	-10.92	0.00744	-4.9	3.3e-05	-10.32
ELF5_HUMAN.H11MO.0.A		VGRASSAGGAAGTRV	66	5.68	26	2.24	2.48	7	1.84e-05	-10.91	0.00751	-4.89	3.3e-05	-10.32
ZN554_HUMAN.H11MO.0.C		GCWGAGYCANGTRGDKKRCT	229	19.72	150	12.92	1.52	0.046	2.91e-05	-10.45	0.0119	-4.43	5.18e-05	-9.87
ELK1_HUMAN.H11MO.0.B		RCCGGAAGTGV	66	5.68	27	2.33	2.39	6.2	3.23e-05	-10.34	0.0132	-4.33	5.69e-05	-9.77
SRBP1_HUMAN.H11MO.0.A		DGTSRGGTGAB	408	35.14	301	25.93	1.35	1.6	3.33e-05	-10.31	0.0136	-4.3	5.8e-05	-9.76
SUH_HUMAN.H11MO.0.A		VSYSTGGGAAV	432	37.21	323	27.82	1.34	1.3	4.13e-05	-10.1	0.0169	-4.08	7.1e-05	-9.55
COT1_HUMAN.H11MO.0.C		GRGGKSARAGGTCAGGG	69	5.94	30	2.58	2.26	5.8	5.55e-05	-9.8	0.0227	-3.79	9.44e-05	-9.27
NFAC2_HUMAN.H11MO.0.B		TGGAAAAWY	29	2.5	6	0.52	4.29	10	5.84e-05	-9.75	0.0239	-3.73	9.83e-05	-9.23
NR4A1_HUMAN.H11MO.0.A		AAAGGKCAV	208	17.92	136	11.71	1.53	5.7	6.13e-05	-9.7	0.0251	-3.69	0.000102	-9.19
STAT6_HUMAN.H11MO.0.B		TTCTSWGGAAR	80	6.89	38	3.27	2.08	6	6.91e-05	-9.58	0.0283	-3.57	0.000114	-9.08
EGR2_HUMAN.H11MO.0.A		GRGRRKGWGKGGGHGGRG	211	18.17	139	11.97	1.51	0.012	7.02e-05	-9.56	0.0287	-3.55	0.000114	-9.08
NFAC4_HUMAN.H11MO.0.C		WGGAAAAYTW	22	1.89	3	0.26	5.75	11	7.83e-05	-9.46	0.032	-3.44	0.000126	-8.98
ZN134_HUMAN.H11MO.0.C		GCCTSRHCTMATCAGKTGAAGG	90	7.75	46	3.96	1.94	0.17	0.000101	-9.2	0.0413	-3.19	0.000161	-8.73
TF65_HUMAN.H11MO.0.A		HWGGGRATTTCCMV	70	6.03	32	2.76	2.15	2.5	0.000107	-9.15	0.0436	-3.13	0.000169	-8.69
BC11A_HUMAN.H11MO.0.A		RAAAGAGGAAGTGARAV	37	3.19	11	0.95	3.17	9.4	0.000111	-9.1	0.0454	-3.09	0.000173	-8.66
ETS2_HUMAN.H11MO.0.B		RDVRGGAARVRRR	351	30.23	259	22.31	1.35	3.2	0.000112	-9.1	0.0457	-3.09	0.000173	-8.66

### Sheet: 24hr LOSS
ID	ALT_ID	CONSENSUS	TP	TP%	FP	FP%	ENR_RATIO	SCORE_THR	PVALUE	LOG_PVALUE	EVALUE	LOG_EVALUE	QVALUE	LOG_QVALUE
PO2F1_HUMAN.H11MO.0.C		AWKBRWATGSAAWYAW	37	3.17	0	0	38	10	9.4e-12	-25.39	3.83e-09	-19.38	1.18e-09	-20.55
1-RVAGRAAAWR	STREME-1	RVAGRAAAWR	342	29.28	186	15.92	1.83	5.6	1.05e-11	-25.28	4.28e-09	-19.27	1.18e-09	-20.55
2-ATSGAATGGAATSGA	STREME-2	ATSGAATGGAATSGA	35	3	0	0	36	9.8	3.62e-11	-24.04	1.47e-08	-18.03	2.72e-09	-19.72
TCCATTCSATTCCAT	MEME-1	TCCATTCSATTCCAT	32	2.74	0	0	33	14	2.84e-10	-21.98	1.16e-07	-15.97	1.6e-08	-17.95
ZN502_HUMAN.H11MO.0.C		GAATGGAATSGAATGGAATC	28	2.4	0	0	29	4.3	5.25e-09	-19.07	2.14e-06	-13.06	2.36e-07	-15.26
3-TGAAAACA	STREME-3	TGAAAACA	78	6.68	24	2.05	3.16	7.7	4.7e-08	-16.87	1.91e-05	-10.86	1.76e-06	-13.25
TEAD1_HUMAN.H11MO.0.A		RCATTCCWGSCW	191	16.35	111	9.5	1.71	2.8	3.6e-06	-12.53	0.00147	-6.53	0.000116	-9.06
SMCA1_HUMAN.H11MO.0.C		CMARGAAGMATD	317	27.14	212	18.15	1.49	2.9	4.83e-06	-12.24	0.00196	-6.23	0.000136	-8.9
ELK4_HUMAN.H11MO.0.A		SVCCGGAAGTGV	132	11.3	69	5.91	1.9	0.58	7.16e-06	-11.85	0.00291	-5.84	0.000167	-8.69
ZNF85_HUMAN.H11MO.0.C		AWAGAARWCTGMWGKAATCT	29	2.48	4	0.34	6	6.3	7.44e-06	-11.81	0.00303	-5.8	0.000167	-8.69
SMAD3_HUMAN.H11MO.0.B		SYCTSHCWSCWS	222	19.01	138	11.82	1.6	4.4	8.47e-06	-11.68	0.00345	-5.67	0.000171	-8.67
TF7L1_HUMAN.H11MO.0.B		DBBCTTTGAWSTB	499	42.72	368	31.51	1.36	0.076	9.82e-06	-11.53	0.004	-5.52	0.000171	-8.67
ZN582_HUMAN.H11MO.0.C		SGAATGSANTBGRMTGSAAKCAWC	18	1.54	0	0	19	19	9.87e-06	-11.53	0.00402	-5.52	0.000171	-8.67
MAFB_HUMAN.H11MO.0.B		TGCTGASTYAD	489	41.87	363	31.08	1.35	1.4	1.6e-05	-11.04	0.00652	-5.03	0.000257	-8.27
PO3F2_HUMAN.H11MO.0.A		YYCATGCATWTYCATTM	88	7.53	40	3.42	2.17	4.4	1.95e-05	-10.84	0.00794	-4.84	0.000293	-8.14
STF1_HUMAN.H11MO.0.B		SYYCAAGGYCA	325	27.83	226	19.35	1.44	0.18	2.25e-05	-10.7	0.00916	-4.69	0.000308	-8.09
BCL6_HUMAN.H11MO.0.A		YKCTTTCYAGGAA	192	16.44	118	10.1	1.62	2.5	2.32e-05	-10.67	0.00946	-4.66	0.000308	-8.09
ZN260_HUMAN.H11MO.0.C		TTTWTATGGCTGCATAGTATTCCA	20	1.71	1	0.09	10.5	-1e-06	2.87e-05	-10.46	0.0117	-4.45	0.000359	-7.93
ZFP42_HUMAN.H11MO.0.A		GGCMGCCATTTT	263	22.52	179	15.33	1.47	0.11	5.73e-05	-9.77	0.0233	-3.76	0.00066	-7.32
LEF1_HUMAN.H11MO.0.A		BCCTTTSWWNTBYH	68	5.82	29	2.48	2.3	8	5.87e-05	-9.74	0.0239	-3.73	0.00066	-7.32
SMCA5_HUMAN.H11MO.0.C		GAATBGAATGGAAWC	59	5.05	24	2.05	2.4	6.5	9.68e-05	-9.24	0.0394	-3.23	0.00104	-6.87
TGIF1_HUMAN.H11MO.0.A		TGACAGS	26	2.23	5	0.43	4.5	9.6	0.000104	-9.18	0.0422	-3.17	0.00106	-6.85
