## Supplementary material for "The cistrome response to hypoxia in human umbilical vein endothelial cells": Singh--Bass_Supplemental_TABLE_S11

### Sheet: Sheet1
TF/CLUSTER	1	2	3	4	5	6	7	8	9	10
AP2A									X
AP2B				X
AP2C				X
ASCL1			X						X
ATOH1	X		X				X	X	X
BACH1		X							X
BACH2		X							X
BC11A	X	X	X						X
BCL6	X			X				X	X
BHA15	X	X					X	X	X
COT1							X
COT2							X
CTCF		X	X				X		X
CTCFL		X	X				X		X	X
E2F7				X
EHF			X	X					X
ELF1				X					X
ELF2									X
ELF3				X					X
ELF5				X					X
ELK1		X		X					X
ELK4	X	X		X					X
ERG		X		X					X
ERG1		X
ETS1		X		X
ETS2		X	X	X				X	X
ETV1		X		X					X
ETV2		X		X					X
ETV4	X	X	X	X			X	X	X
ETV5		X	X	X				X	X
FEV	X	X							X
FEZF1		X		X					X
FLI1				X					X
FOS		X	X		X			X	X
FOSB		X	X		X		X		X
FOSL1		X	X		X			X	X
FOSL2		X	X		X				X
FOXK1		X		X
FOXO1		X		X					X
FOXP1		X
FOXP2				X
GABPA									X
HNF4G			X
HTF4		X	X	X			X	X	X
HXC9									X
IRF1	X
ISL1		X							X
ITF2		X	X				X	X	X
JUN		X	X					X	X
JUNB		X							X
JUND		X	X						X
LEF1		X		X				X	X
LYL1	X	X	X	X			X
MAF	X	X							X
MAFB		X		X	X			X	X
MAFF									X
MAFK		X
MYF6		X						X	X
MYOD1	X						X		X
MYOG									X
MZF1	X
NDF1								X
NDF2			X	X			X	X	X
NF2L1									X
NF2L2		X	X						X
NFAC1	X	X	X	X				X
NFAC2		X	X	X					X
NFAC4			X						X
NFE2		X	X						X
NFIA								X
NFIC				X				X
NFKB1									X
NKX21								X	X
NKX25									X
NR1D1			X				X	X	X
NR1H3									X
NR4A1		X	X	X			X		X
OLIG2	X		X				X
OSR2			X					X	X
PDX1		X
PEBB									X
PO2F1	X
PO3F2	X
PRDM1	X								X
PRDM6	X
PTF1A		X							X
REL	X								X
RFX5			X
RORA			X				X	X
RORG		X							X
RUNX1									X
SALL4		X						X	X
SMAD2		X	X	X				X
SMAD3	X	X	X	X			X	X	X
SMAD4		X						X	X
SMCA1	X	X	X	X				X	X
SNAI1									X
SOX17								X
SOX3
SPI1									X
SPIB									X
STAT2	X
STAT4		X		X				X	X
STAT6		X	X	X			X		X
SUH				X					X
TAF1				X
TBX21									X
TBX3		X	X				X	X	X
TCF7							X
TEAD1	X	X	X	X					X
TEAD4	X		X						X
TF7L1						X		X
TF7L2							X	X
TFAP4			X						X
TFE2		X	X						X
TGIF1		X	X	X				X	X
TYY1			X
ZBT18		X					X	X	X
ZBT48									X
ZEB1		X	X				X	X	X
ZFP42	X	X					X
ZIC3			X				X		X
ZN214	X
ZN257							X	X
ZN274	X
ZN317		X							X
ZN322							X
ZN350	X								X
ZN394	X	X
ZN418			X				X	X	X
ZN449									X
ZN502	X
ZN563		X	X					X	X
ZN667	X								X
ZNF85	X								X
