## Supplementary material for "The cistrome response to hypoxia in human umbilical vein endothelial cells": Singh--Bass_Supplemental_TABLE_S4

### Sheet: Sheet1
					Base Pairs	Percent
				Hg38 Total BP	3298912062	1
	Total BP	Percent		Hg38 Total BP - cCRE BP	3045590691	0.923211
PLS	9960224	0.0393185
pELS	36608885	0.144516
dELS	185654828	0.732883
CTCF	14320091	0.0565293
K4m3	6777343	0.0267539
SUM	253321371
	BP Number	PLS	pELS	dELS	CTCF	K4m3	Other		PLS	pELS	dELS	CTCF	K4m3	Other
1h GAIN	18143	506	1478	7843	1475	215	6626		50.8021	40.3727	42.2451	103.002	31.7233	2.1756
3h GAIN	14571	315	1158	5495	765	182	6656		31.6258	31.6317	29.5979	53.4214	26.8542	2.18545
24h GAIN	33082	884	2463	17549	2849	688	8649		88.753	67.2787	94.5249	198.951	101.515	2.83984
1h LOSS	29094	187	786	3949	457	223	23492		18.7747	21.4702	21.2707	31.9132	32.9038	7.71345
3h LOSS	31796	436	904	6624	1382	675	21775		43.7741	24.6935	35.6791	96.5078	99.5966	7.14968
24h LOSS	31441	144	415	2510	146	132	28094		14.4575	11.336	13.5197	10.1955	19.4767	9.22448
1h SHARED	283002	1986	17223	153251	74313	17851	18378		199.393	470.46	825.462	5189.42	2633.92	6.0343
3h SHARED	229796	1538	14430	121163	61711	14208	16746		154.414	394.167	652.625	4309.4	2096.4	5.49844
24h SHARED	346774	2563	21925	190340	90488	22373	19085		257.324	598.898	1025.24	6318.95	3301.15	6.26644
0hr IDR (Within-Sample)	969868	13695	55642	413297	162440	39366	285428		1374.97	1519.9	2226.16	11343.5	5808.47	93.7184
	Peak Number	PLS	pELS	dELS	CTCF	K4m3	Other		PLS	pELS	dELS	CTCF	K4m3	Other
1h GAIN	751	21	64	320	59	10	277		0.0279627	0.0852197	0.426099	0.0785619	0.0133156	0.368842
3h GAIN	600	14	47	225	31	8	275		0.0233333	0.0783333	0.375	0.0516667	0.0133333	0.458333
24h GAIN	1289	37	97	681	111	27	336		0.0287044	0.0752521	0.528317	0.0861133	0.0209465	0.260667
1h LOSS	1227	9	35	168	19	10	986		0.00733496	0.0285249	0.136919	0.0154849	0.00814996	0.803586
3h LOSS	1332	18	38	270	54	27	925		0.0135135	0.0285285	0.202703	0.0405405	0.0202703	0.694444
24h LOSS	1298	6	18	112	6	6	1150		0.0046225	0.0138675	0.0862866	0.0046225	0.0046225	0.885978
1h SHARED	9056	74	590	5008	2355	578	451		0.00817138	0.0651502	0.553004	0.260049	0.0638251	0.0498012
3h SHARED	7555	58	509	4070	2024	482	412		0.00767704	0.0673726	0.538716	0.267902	0.0637988	0.0545334
24h SHARED	10712	91	715	5963	2714	693	536		0.00849515	0.0667476	0.556665	0.253361	0.0646938	0.0500373
0hr IDR (Within-Sample)	21756	333	1242	8697	3244	801	7439		0.0153061	0.0570877	0.399752	0.149108	0.0368174	0.341929
