## Supplementary material for "The cistrome response to hypoxia in human umbilical vein endothelial cells": Singh--Bass_Supplemental_TABLE_S14

### Sheet: Sheet1
ReMap TF	ChIP-Seq Peaks	Experiments
RAD21	67161	GSE94872
MEF2C	412	GSE32644
JUN	6058	GSE109625
TFEB	8924	GSE88894
ERG	52522	GSE109625, GSE128382, GSE124891
RELA	48970	GSE53998, GSE34500, GSE87552, GSE43070, GSE121890
BRD4	37300	GSE60171, GSE53998, GSE93030
EPAS1	109	GSE89836
BRD2	10833	GSE60171
FLI1	57137	GSE109625, GSE109695
PROX1	1941	GSE71230
ETS1	91194	GSE41166, GSE93030, GSE109625, GSE34500
BMPR1A	30442	GSE60156
