## Supplementary material for "The cistrome response to hypoxia in human umbilical vein endothelial cells": Singh--Bass_Supplemental_FILE_S1: motif_alignment.txt

Query_ID	Target_ID	Optimal_offset	p-value	E-value	q-value	Overlap	Query_consensus	Target_consensus	Orientation
1	1	0	1.67851e-15	5.87479e-14	1.17496e-13	6	CAGCAG	CAGCAG	+
1	10	4	0.000391012	0.0136854	0.0136854	6	CAGCAG	TGGCCACCAGGGGGCGCCA	+
1	9	2	0.000751048	0.0262867	0.0175245	6	CAGCAG	GCCGCCAGGGGGCGCCG	+
1	6	2	0.0021528	0.075348	0.037674	6	CAGCAG	GCCACTAGAGGGCAC	+
1	19	3	0.00273775	0.0958211	0.0383284	6	CAGCAG	TCACAGCAGGGGGCC	-
1	24	1	0.00839049	0.293667	0.097889	6	CAGCAG	GCAGCAGCTGG	+
2	2	0	2.00392e-18	7.01372e-17	1.40274e-16	7	CAGAGGC	CAGAGGC	+
2	6	5	0.00512746	0.179461	0.0997346	7	CAGAGGC	GCCACTAGAGGGCAC	+
2	26	2	0.00642947	0.225031	0.0997346	7	CAGAGGC	AACAGATGG	+
2	10	7	0.00717798	0.251229	0.0997346	7	CAGAGGC	TGGCCACCAGGGGGCGCCA	+
2	22	5	0.0075357	0.263749	0.0997346	7	CAGAGGC	ATGCCCTGAGGCCAT	+
2	31	2	0.00854868	0.299204	0.0997346	7	CAGAGGC	GCCCGGGGGC	+
3	3	0	1.60678e-16	5.62373e-15	5.62373e-15	7	TGACTCA	TGACTCA	+
3	4	0	5.34139e-06	0.000186949	9.34743e-05	7	TGACTCA	TGAGTCAT	+
3	5	1	9.02888e-06	0.000316011	0.000105337	7	TGACTCA	ATGAGTCAT	+
3	30	1	2.65646e-05	0.000929761	0.00016562	7	TGACTCA	GTGAGTCAC	+
3	18	3	2.83922e-05	0.000993728	0.00016562	7	TGACTCA	GGATGAGTCATC	+
3	12	2	2.93241e-05	0.00102634	0.00016562	7	TGACTCA	GATGAGTCATC	+
3	17	3	3.51888e-05	0.00123161	0.00016562	7	TGACTCA	GGATGAGTCACC	+
3	27	6	3.78561e-05	0.00132496	0.00016562	7	TGACTCA	AACTGCTGAGTCAT	+
3	15	2	4.42739e-05	0.00154959	0.000171256	7	TGACTCA	GATGAGTCATC	+
3	33	3	4.89304e-05	0.00171256	0.000171256	7	TGACTCA	TGCTGAGTCAT	+
3	8	2	6.56624e-05	0.00229818	0.000208926	7	TGACTCA	TCTGAGTCACC	+
3	29	3	7.56287e-05	0.00264701	0.000220584	7	TGACTCA	GCATGACTCAGCA	+
3	13	3	0.00229978	0.0804924	0.00619172	7	TGACTCA	TGCTGACTCAG	+
4	4	0	4.22359e-17	1.47826e-15	2.95651e-15	8	TGAGTCAT	TGAGTCAT	+
4	17	3	1.60434e-08	5.61518e-07	3.74346e-07	8	TGAGTCAT	GGATGAGTCACC	+
4	18	3	1.60434e-08	5.61518e-07	3.74346e-07	8	TGAGTCAT	GGATGAGTCATC	+
4	15	2	8.26204e-08	2.89171e-06	1.44586e-06	8	TGAGTCAT	GATGAGTCATC	+
4	12	2	1.29341e-07	4.52694e-06	1.81078e-06	8	TGAGTCAT	GATGAGTCATC	+
4	8	2	2.89854e-07	1.01449e-05	3.38163e-06	8	TGAGTCAT	TCTGAGTCACC	+
4	30	1	4.29312e-07	1.50259e-05	4.29312e-06	8	TGAGTCAT	GTGAGTCAC	+
4	5	1	5.9128e-07	2.06948e-05	5.1737e-06	8	TGAGTCAT	ATGAGTCAT	+
4	27	6	1.39406e-06	4.87921e-05	1.08427e-05	8	TGAGTCAT	AACTGCTGAGTCAT	+
4	3	0	2.46354e-06	8.6224e-05	1.56771e-05	7	TGAGTCAT	TGACTCA	+
4	33	3	7.53415e-06	0.000263695	4.39492e-05	8	TGAGTCAT	TGCTGAGTCAT	+
4	29	3	1.07407e-05	0.000375924	5.78345e-05	8	TGAGTCAT	TGCTGAGTCATGC	-
4	13	3	0.00826788	0.289376	0.0231501	8	TGAGTCAT	TGCTGACTCAG	+
5	5	0	1.07796e-23	3.77285e-22	7.54569e-22	9	ATGAGTCAT	ATGAGTCAT	+
5	30	0	5.81986e-11	2.03695e-09	2.03695e-09	9	ATGAGTCAT	GTGAGTCAC	+
5	12	1	2.04471e-09	7.15648e-08	4.77099e-08	9	ATGAGTCAT	GATGAGTCATC	+
5	8	1	4.92708e-09	1.72448e-07	8.62239e-08	9	ATGAGTCAT	TCTGAGTCACC	+
5	17	2	6.56937e-09	2.29928e-07	9.19712e-08	9	ATGAGTCAT	GGATGAGTCACC	+
5	15	1	8.41439e-09	2.94504e-07	9.81679e-08	9	ATGAGTCAT	GATGAGTCATC	+
5	18	2	1.44575e-08	5.06012e-07	1.44575e-07	9	ATGAGTCAT	GGATGAGTCATC	+
5	4	-1	8.90192e-07	3.11567e-05	7.66312e-06	8	ATGAGTCAT	TGAGTCAT	+
5	3	-1	4.93905e-06	0.000172867	2.88111e-05	7	ATGAGTCAT	TGACTCA	+
5	33	2	6.64654e-06	0.000232629	3.32327e-05	9	ATGAGTCAT	TGCTGAGTCAT	+
5	27	5	2.50457e-05	0.000876599	9.73999e-05	9	ATGAGTCAT	AACTGCTGAGTCAT	+
5	29	2	3.19639e-05	0.00111874	0.000111874	9	ATGAGTCAT	TGCTGAGTCATGC	-
5	13	0	0.00512112	0.179239	0.0143391	9	ATGAGTCAT	CTGAGTCAGCA	-
6	6	0	2.01106e-40	7.03871e-39	1.40774e-38	15	GCCACTAGAGGGCAC	GCCACTAGAGGGCAC	+
6	10	2	5.93401e-16	2.0769e-14	2.0769e-14	15	GCCACTAGAGGGCAC	TGGCCACCAGGGGGCGCCA	+
6	9	0	8.58267e-10	3.00393e-08	2.00262e-08	15	GCCACTAGAGGGCAC	GCCGCCAGGGGGCGCCG	+
6	1	-2	0.00171666	0.0600831	0.0300416	6	GCCACTAGAGGGCAC	CAGCAG	+
6	2	-5	0.0039781	0.139233	0.0556933	7	GCCACTAGAGGGCAC	CAGAGGC	+
7	7	0	3.94362e-35	1.38027e-33	2.76053e-33	12	CTCTGTCACCTG	CTCTGTCACCTG	+
7	32	1	4.06793e-06	0.000142377	0.000142377	11	CTCTGTCACCTG	TGTCTGTCACCT	+
7	14	-2	9.7016e-05	0.00339556	0.00226371	10	CTCTGTCACCTG	TTCCCACCTCC	-
7	13	0	0.00445763	0.156017	0.0780086	11	CTCTGTCACCTG	CTGAGTCAGCA	-
8	8	0	9.86665e-28	3.45333e-26	6.90665e-26	11	TCTGAGTCACC	TCTGAGTCACC	+
8	15	0	1.32755e-11	4.64642e-10	4.64642e-10	11	TCTGAGTCACC	GATGAGTCATC	+
8	12	0	3.21775e-11	1.12621e-09	6.28313e-10	11	TCTGAGTCACC	GATGAGTCATC	+
8	17	1	3.59036e-11	1.25663e-09	6.28313e-10	11	TCTGAGTCACC	GGATGAGTCACC	+
8	30	-1	4.17492e-10	1.46122e-08	5.84489e-09	9	TCTGAGTCACC	GTGAGTCAC	+
8	18	1	7.99317e-10	2.79761e-08	9.32536e-09	11	TCTGAGTCACC	GGATGAGTCATC	+
8	5	-1	3.0531e-08	1.06859e-06	3.0531e-07	9	TCTGAGTCACC	ATGAGTCAT	+
8	4	-2	6.66046e-07	2.33116e-05	5.18036e-06	8	TCTGAGTCACC	TGAGTCAT	+
8	33	1	1.40623e-05	0.000492181	5.87179e-05	10	TCTGAGTCACC	TGCTGAGTCAT	+
8	29	1	1.42601e-05	0.000499102	5.87179e-05	11	TCTGAGTCACC	TGCTGAGTCATGC	-
8	3	-2	2.92306e-05	0.00102307	0.000107692	7	TCTGAGTCACC	TGACTCA	+
8	27	4	3.86095e-05	0.00135133	0.000135133	10	TCTGAGTCACC	AACTGCTGAGTCAT	+
8	13	-1	0.00677556	0.237145	0.0189716	10	TCTGAGTCACC	CTGAGTCAGCA	-
9	9	0	0	0	0	17	GCCGCCAGGGGGCGCCG	GCCGCCAGGGGGCGCCG	+
9	10	2	2.59561e-14	9.08462e-13	9.08462e-13	17	GCCGCCAGGGGGCGCCG	TGGCCACCAGGGGGCGCCA	+
9	6	0	9.51632e-09	3.33071e-07	2.22047e-07	15	GCCGCCAGGGGGCGCCG	GCCACTAGAGGGCAC	+
10	10	0	0	0	0	19	TGGCCACCAGGGGGCGCCA	TGGCCACCAGGGGGCGCCA	+
10	9	-2	2.38021e-16	8.33074e-15	8.33074e-15	17	TGGCCACCAGGGGGCGCCA	GCCGCCAGGGGGCGCCG	+
10	6	-2	4.98047e-16	1.74317e-14	1.16211e-14	15	TGGCCACCAGGGGGCGCCA	GCCACTAGAGGGCAC	+
10	1	-4	0.000468202	0.0163871	0.00819354	6	TGGCCACCAGGGGGCGCCA	CAGCAG	+
10	19	-1	0.00459776	0.160921	0.0538876	15	TGGCCACCAGGGGGCGCCA	TCACAGCAGGGGGCC	-
10	2	-7	0.00467176	0.163512	0.0538876	7	TGGCCACCAGGGGGCGCCA	CAGAGGC	+
10	26	-5	0.00548073	0.191826	0.0538876	9	TGGCCACCAGGGGGCGCCA	AACAGATGG	+
10	24	-3	0.0069284	0.242494	0.0538876	11	TGGCCACCAGGGGGCGCCA	GCAGCAGCTGG	+
10	31	-5	0.00835973	0.292591	0.0584184	10	TGGCCACCAGGGGGCGCCA	GCCCGGGGGC	+
11	11	0	1.43958e-28	5.03852e-27	1.0077e-26	10	GGCAGCTGGG	GGCAGCTGGG	+
11	35	0	2.56372e-10	8.97301e-09	8.97301e-09	10	GGCAGCTGGG	TGCAGCTGTG	+
11	24	2	4.15607e-06	0.000145463	9.6975e-05	9	GGCAGCTGGG	GCAGCAGCTGG	+
11	26	0	6.18641e-05	0.00216524	0.00108262	9	GGCAGCTGGG	AACAGATGG	+
11	14	-1	0.00232639	0.0814235	0.0203559	9	GGCAGCTGGG	GGAGGTGGGAA	+
12	12	0	1.37806e-29	4.8232e-28	9.6464e-28	11	GATGAGTCATC	GATGAGTCATC	+
12	15	0	1.36972e-13	4.79401e-12	4.79401e-12	11	GATGAGTCATC	GATGAGTCATC	+
12	17	1	2.73943e-13	9.58802e-12	6.39201e-12	11	GATGAGTCATC	GGATGAGTCACC	+
12	18	1	6.49847e-13	2.27446e-11	1.13723e-11	11	GATGAGTCATC	GGATGAGTCATC	+
12	8	0	1.23044e-10	4.30655e-09	1.72262e-09	11	GATGAGTCATC	TCTGAGTCACC	+
12	30	-1	7.28055e-10	2.54819e-08	8.49397e-09	9	GATGAGTCATC	GTGAGTCAC	+
12	5	-1	9.83137e-09	3.44098e-07	9.83137e-08	9	GATGAGTCATC	ATGAGTCAT	+
12	4	-2	3.7838e-07	1.32433e-05	2.20722e-06	8	GATGAGTCATC	TGAGTCAT	+
12	29	1	8.38801e-06	0.00029358	3.66976e-05	11	GATGAGTCATC	TGCTGAGTCATGC	-
12	3	-2	1.36775e-05	0.000478711	5.31902e-05	7	GATGAGTCATC	TGACTCA	+
12	33	1	2.89294e-05	0.00101253	0.000106582	10	GATGAGTCATC	TGCTGAGTCAT	+
12	27	4	3.83226e-05	0.00134129	0.000134129	10	GATGAGTCATC	AACTGCTGAGTCAT	+
12	13	-1	0.0172252	0.602884	0.0482307	10	GATGAGTCATC	CTGAGTCAGCA	-
13	13	0	3.07602e-32	1.07661e-30	2.15322e-30	11	TGCTGACTCAG	TGCTGACTCAG	+
13	33	0	5.02295e-06	0.000175803	0.000143301	11	TGCTGACTCAG	TGCTGAGTCAT	+
13	16	0	6.14148e-06	0.000214952	0.000143301	6	TGCTGACTCAG	TGCTGA	-
13	29	0	5.40678e-05	0.00189237	0.000946187	11	TGCTGACTCAG	TGCTGAGTCATGC	-
13	27	3	0.000182315	0.00638103	0.00255241	11	TGCTGACTCAG	AACTGCTGAGTCAT	+
13	19	7	0.00202018	0.0707062	0.0235687	8	TGCTGACTCAG	GGCCCCCTGCTGTGA	+
13	7	1	0.0067101	0.234853	0.067101	11	TGCTGACTCAG	CAGGTGACAGAG	-
14	14	0	1.84561e-31	6.45965e-30	1.29193e-29	11	GGAGGTGGGAA	GGAGGTGGGAA	+
14	7	-1	0.000258382	0.00904336	0.00904336	10	GGAGGTGGGAA	CAGGTGACAGAG	-
14	32	-2	0.00276612	0.0968141	0.0590008	9	GGAGGTGGGAA	AGGTGACAGACA	-
14	11	1	0.00362152	0.126753	0.0590008	9	GGAGGTGGGAA	GGCAGCTGGG	+
14	28	1	0.00421434	0.147502	0.0590008	9	GGAGGTGGGAA	GGAGGGTGGG	+
15	15	0	1.47649e-29	5.16772e-28	1.03354e-27	11	GATGAGTCATC	GATGAGTCATC	+
15	18	1	4.01357e-15	1.40475e-13	1.40475e-13	11	GATGAGTCATC	GGATGAGTCATC	+
15	12	0	6.43887e-14	2.25361e-12	1.5024e-12	11	GATGAGTCATC	GATGAGTCATC	+
15	17	1	9.04084e-13	3.16429e-11	1.58215e-11	11	GATGAGTCATC	GGATGAGTCACC	+
15	8	0	3.49211e-11	1.22224e-09	4.88895e-10	11	GATGAGTCATC	TCTGAGTCACC	+
15	30	-1	1.36976e-08	4.79416e-07	1.59805e-07	9	GATGAGTCATC	GTGAGTCAC	+
15	5	-1	3.02806e-08	1.05982e-06	2.35807e-07	9	GATGAGTCATC	ATGAGTCAT	+
15	4	-2	1.88096e-07	6.58335e-06	1.09722e-06	8	GATGAGTCATC	TGAGTCAT	+
15	29	1	6.83591e-06	0.000239257	3.41795e-05	11	GATGAGTCATC	TGCTGAGTCATGC	-
15	3	-2	1.43189e-05	0.000501162	5.56847e-05	7	GATGAGTCATC	TGACTCA	+
15	27	4	3.15649e-05	0.00110477	0.000116292	10	GATGAGTCATC	AACTGCTGAGTCAT	+
15	33	1	3.34e-05	0.001169	0.0001169	10	GATGAGTCATC	TGCTGAGTCAT	+
15	13	-1	0.0203994	0.713979	0.0571184	10	GATGAGTCATC	CTGAGTCAGCA	-
16	16	0	1.95382e-16	6.83838e-15	1.36768e-14	6	TCAGCA	TCAGCA	+
16	13	5	1.77837e-06	6.22429e-05	6.22429e-05	6	TCAGCA	CTGAGTCAGCA	-
16	33	5	1.22703e-05	0.000429461	0.000242244	6	TCAGCA	ATGACTCAGCA	-
16	27	5	1.38425e-05	0.000484488	0.000242244	6	TCAGCA	ATGACTCAGCAGTT	-
16	29	7	4.365e-05	0.00152775	0.0006111	6	TCAGCA	GCATGACTCAGCA	+
16	19	2	0.00218152	0.0763532	0.0254511	6	TCAGCA	TCACAGCAGGGGGCC	-
17	17	0	2.00348e-29	7.01219e-28	1.40244e-27	12	GGATGAGTCACC	GGATGAGTCACC	+
17	18	0	3.89423e-17	1.36298e-15	1.36298e-15	12	GGATGAGTCACC	GGATGAGTCATC	+
17	12	-1	1.69315e-13	5.92602e-12	3.95068e-12	11	GGATGAGTCACC	GATGAGTCATC	+
17	15	-1	3.76463e-13	1.31762e-11	6.58809e-12	11	GGATGAGTCACC	GATGAGTCATC	+
17	8	-1	6.92549e-11	2.42392e-09	9.69569e-10	11	GGATGAGTCACC	TCTGAGTCACC	+
17	30	-2	2.52086e-09	8.82301e-08	2.941e-08	9	GGATGAGTCACC	GTGAGTCAC	+
17	5	-2	1.67868e-08	5.87538e-07	1.67868e-07	9	GGATGAGTCACC	ATGAGTCAT	+
17	4	-3	7.25177e-08	2.53812e-06	5.64026e-07	8	GGATGAGTCACC	TGAGTCAT	+
17	3	-3	7.08532e-06	0.000247986	3.30648e-05	7	GGATGAGTCACC	TGACTCA	+
17	29	0	1.71014e-05	0.000598549	6.30052e-05	12	GGATGAGTCACC	TGCTGAGTCATGC	-
17	33	0	4.04514e-05	0.0014158	0.00014158	11	GGATGAGTCACC	TGCTGAGTCAT	+
17	27	3	8.41906e-05	0.00294667	0.000280635	11	GGATGAGTCACC	AACTGCTGAGTCAT	+
17	13	-2	0.0174296	0.610036	0.0488029	10	GGATGAGTCACC	CTGAGTCAGCA	-
18	18	0	1.75305e-29	6.13567e-28	1.22713e-27	12	GGATGAGTCATC	GGATGAGTCATC	+
18	17	0	2.21976e-17	7.76917e-16	7.76917e-16	12	GGATGAGTCATC	GGATGAGTCACC	+
18	15	-1	3.1901e-15	1.11654e-13	7.44357e-14	11	GGATGAGTCATC	GATGAGTCATC	+
18	12	-1	2.89777e-13	1.01422e-11	5.0711e-12	11	GGATGAGTCATC	GATGAGTCATC	+
18	8	-1	7.87624e-10	2.75669e-08	1.10267e-08	11	GGATGAGTCATC	TCTGAGTCACC	+
18	30	-2	8.7845e-09	3.07458e-07	1.02486e-07	9	GGATGAGTCATC	GTGAGTCAC	+
18	5	-2	2.89844e-08	1.01446e-06	2.25435e-07	9	GGATGAGTCATC	ATGAGTCAT	+
18	4	-3	4.59862e-08	1.60952e-06	2.92639e-07	8	GGATGAGTCATC	TGAGTCAT	+
18	3	-3	5.54894e-06	0.000194213	2.58951e-05	7	GGATGAGTCATC	TGACTCA	+
18	29	0	1.16338e-05	0.000407181	4.52424e-05	12	GGATGAGTCATC	TGCTGAGTCATGC	-
18	27	3	3.66975e-05	0.00128441	0.000128441	11	GGATGAGTCATC	AACTGCTGAGTCAT	+
18	33	0	5.74509e-05	0.00201078	0.000191503	11	GGATGAGTCATC	TGCTGAGTCAT	+
18	13	-2	0.0240917	0.843208	0.0674566	10	GGATGAGTCATC	CTGAGTCAGCA	-
19	19	0	2.19387e-41	7.67856e-40	1.53571e-39	15	GGCCCCCTGCTGTGA	GGCCCCCTGCTGTGA	+
19	35	-4	0.00047026	0.0164591	0.0164591	10	GGCCCCCTGCTGTGA	TGCAGCTGTG	+
19	1	-6	0.00273779	0.0958226	0.0586907	6	GGCCCCCTGCTGTGA	CTGCTG	-
19	16	-7	0.00377517	0.132131	0.0586907	6	GGCCCCCTGCTGTGA	TGCTGA	-
19	27	-4	0.00502221	0.175777	0.0586907	11	GGCCCCCTGCTGTGA	AACTGCTGAGTCAT	+
19	11	-4	0.00503063	0.176072	0.0586907	10	GGCCCCCTGCTGTGA	GGCAGCTGGG	+
19	24	-5	0.00795291	0.278352	0.0634172	10	GGCCCCCTGCTGTGA	CCAGCTGCTGC	-
19	13	-7	0.00795291	0.278352	0.0634172	8	GGCCCCCTGCTGTGA	TGCTGACTCAG	+
19	26	-5	0.00882945	0.309031	0.0634172	9	GGCCCCCTGCTGTGA	CCATCTGTT	-
19	33	-7	0.00996557	0.348795	0.0634172	8	GGCCCCCTGCTGTGA	TGCTGAGTCAT	+
19	21	-4	0.0148814	0.520847	0.0763457	8	GGCCCCCTGCTGTGA	ACTTCCTG	-
19	29	-7	0.0152691	0.53442	0.0763457	8	GGCCCCCTGCTGTGA	TGCTGAGTCATGC	-
19	10	3	0.0167968	0.587888	0.078385	15	GGCCCCCTGCTGTGA	TGGCGCCCCCTGGTGGCCA	-
19	20	-3	0.0181243	0.634349	0.0792937	11	GGCCCCCTGCTGTGA	CCCTTCCTGTT	-
19	34	-2	0.0231299	0.809547	0.0858328	13	GGCCCCCTGCTGTGA	CCACTTCCTGCCC	-
19	22	-1	0.0232975	0.815412	0.0858328	14	GGCCCCCTGCTGTGA	ATGCCCTGAGGCCAT	+
20	20	0	2.76842e-30	9.68947e-29	1.93789e-28	11	AACAGGAAGGG	AACAGGAAGGG	+
20	34	1	2.23778e-10	7.83222e-09	7.83222e-09	11	AACAGGAAGGG	GGGCAGGAAGTGG	+
20	21	-2	1.295e-05	0.000453249	0.000302166	8	AACAGGAAGGG	CAGGAAGT	+
20	25	2	0.00161404	0.0564913	0.0282456	9	AACAGGAAGGG	TTCTCAGGAAA	+
21	21	0	1.28748e-20	4.50619e-19	9.01239e-19	8	CAGGAAGT	CAGGAAGT	+
21	20	2	4.80704e-06	0.000168246	0.000168246	8	CAGGAAGT	AACAGGAAGGG	+
21	34	3	1.67103e-05	0.000584859	0.000389906	8	CAGGAAGT	GGGCAGGAAGTGG	+
21	19	6	0.00306473	0.107265	0.0536327	8	CAGGAAGT	TCACAGCAGGGGGCC	-
22	22	0	8.04429e-41	2.8155e-39	5.63101e-39	15	ATGCCCTGAGGCCAT	ATGCCCTGAGGCCAT	+
22	31	-3	0.000383231	0.0134131	0.00894206	10	ATGCCCTGAGGCCAT	GCCCGGGGGC	+
22	2	-5	0.00505841	0.177044	0.0708178	7	ATGCCCTGAGGCCAT	CAGAGGC	+
23	23	0	2.02237e-37	7.07829e-36	1.41566e-35	13	TGCTTTCTAGGAA	TGCTTTCTAGGAA	+
23	25	-3	0.00124417	0.0435461	0.0435461	10	TGCTTTCTAGGAA	TTCTCAGGAAA	+
24	24	0	9.35111e-29	3.27289e-27	6.54577e-27	11	GCAGCAGCTGG	GCAGCAGCTGG	+
24	11	-2	5.12947e-06	0.000179532	0.000179532	9	GCAGCAGCTGG	GGCAGCTGGG	+
24	26	-2	1.16647e-05	0.000408265	0.000272177	9	GCAGCAGCTGG	AACAGATGG	+
24	35	-2	3.13282e-05	0.00109649	0.000548243	9	GCAGCAGCTGG	TGCAGCTGTG	+
24	19	2	0.00681587	0.238555	0.0530123	11	GCAGCAGCTGG	GGCCCCCTGCTGTGA	+
25	25	0	6.15204e-32	2.15322e-30	4.30643e-30	11	TTCTCAGGAAA	TTCTCAGGAAA	+
25	23	3	0.00232595	0.0814083	0.0542722	10	TTCTCAGGAAA	TGCTTTCTAGGAA	+
25	20	-2	0.00437618	0.153166	0.0765831	9	TTCTCAGGAAA	AACAGGAAGGG	+
26	26	0	6.28808e-24	2.20083e-22	4.40165e-22	9	AACAGATGG	AACAGATGG	+
26	24	2	8.12192e-06	0.000284267	0.000284267	9	AACAGATGG	GCAGCAGCTGG	+
26	11	0	2.88657e-05	0.0010103	0.000673532	9	AACAGATGG	GGCAGCTGGG	+
26	35	0	0.000272245	0.00952856	0.00476428	9	AACAGATGG	TGCAGCTGTG	+
26	2	-2	0.00184712	0.0646492	0.0215498	7	AACAGATGG	CAGAGGC	+
26	10	5	0.00612799	0.21448	0.0476621	9	AACAGATGG	TGGCCACCAGGGGGCGCCA	+
26	9	3	0.0115653	0.404787	0.0809574	9	AACAGATGG	GCCGCCAGGGGGCGCCG	+
26	6	3	0.0138655	0.485292	0.0882348	9	AACAGATGG	GCCACTAGAGGGCAC	+
27	27	0	4.35587e-37	1.52455e-35	3.04911e-35	14	AACTGCTGAGTCAT	AACTGCTGAGTCAT	+
27	29	-3	5.77595e-10	2.02158e-08	2.02158e-08	11	AACTGCTGAGTCAT	TGCTGAGTCATGC	-
27	33	-3	1.54519e-09	5.40817e-08	3.60545e-08	11	AACTGCTGAGTCAT	TGCTGAGTCAT	+
27	4	-6	3.18369e-06	0.000111429	5.57145e-05	8	AACTGCTGAGTCAT	TGAGTCAT	+
27	18	-3	1.35177e-05	0.000473119	0.00012932	11	AACTGCTGAGTCAT	GGATGAGTCATC	+
27	30	-5	1.49734e-05	0.000524069	0.00012932	9	AACTGCTGAGTCAT	GTGAGTCAC	+
27	15	-4	1.91932e-05	0.000671763	0.00012932	10	AACTGCTGAGTCAT	GATGAGTCATC	+
27	3	-6	1.97643e-05	0.000691752	0.00012932	7	AACTGCTGAGTCAT	TGACTCA	+
27	5	-5	2.10043e-05	0.000735152	0.00012932	9	AACTGCTGAGTCAT	ATGAGTCAT	+
27	17	-3	2.1189e-05	0.000741614	0.00012932	11	AACTGCTGAGTCAT	GGATGAGTCACC	+
27	12	-4	2.22949e-05	0.000780322	0.00012932	10	AACTGCTGAGTCAT	GATGAGTCATC	+
27	8	-4	2.40171e-05	0.000840599	0.00012932	10	AACTGCTGAGTCAT	TCTGAGTCACC	+
27	13	-3	2.5864e-05	0.000905239	0.00012932	11	AACTGCTGAGTCAT	TGCTGACTCAG	+
27	16	-3	7.76927e-05	0.00271924	0.000362566	6	AACTGCTGAGTCAT	TGCTGA	-
27	19	4	0.0190095	0.665332	0.0532266	11	AACTGCTGAGTCAT	GGCCCCCTGCTGTGA	+
28	28	0	3.31103e-27	1.15886e-25	2.31772e-25	10	GGAGGGTGGG	GGAGGGTGGG	+
28	14	-1	0.00152564	0.0533973	0.0533973	9	GGAGGGTGGG	GGAGGTGGGAA	+
29	29	0	1.01118e-37	3.53914e-36	7.07829e-36	13	GCATGACTCAGCA	GCATGACTCAGCA	+
29	33	-2	4.92585e-13	1.72405e-11	1.72405e-11	11	GCATGACTCAGCA	ATGACTCAGCA	-
29	27	-2	5.1865e-10	1.81527e-08	1.21018e-08	11	GCATGACTCAGCA	ATGACTCAGCAGTT	-
29	18	-1	4.89752e-06	0.000171413	7.12096e-05	12	GCATGACTCAGCA	GATGACTCATCC	-
29	12	-1	5.11125e-06	0.000178894	7.12096e-05	11	GCATGACTCAGCA	GATGACTCATC	-
29	15	-1	6.10368e-06	0.000213629	7.12096e-05	11	GCATGACTCAGCA	GATGACTCATC	-
29	17	-1	7.55176e-06	0.000264311	7.55176e-05	12	GCATGACTCAGCA	GGTGACTCATCC	-
29	8	-1	8.6489e-06	0.000302712	7.56779e-05	11	GCATGACTCAGCA	GGTGACTCAGA	-
29	13	-2	1.43728e-05	0.000503049	0.000111789	11	GCATGACTCAGCA	CTGAGTCAGCA	-
29	30	-2	2.09197e-05	0.000732191	0.00013635	9	GCATGACTCAGCA	GTGACTCAC	-
29	4	-2	2.14265e-05	0.000749927	0.00013635	8	GCATGACTCAGCA	ATGACTCA	-
29	5	-2	2.97003e-05	0.00103951	0.00015138	9	GCATGACTCAGCA	ATGACTCAT	-
29	3	-3	3.0276e-05	0.00105966	0.00015138	7	GCATGACTCAGCA	TGACTCA	+
29	16	-7	0.00015397	0.00538893	0.000633992	6	GCATGACTCAGCA	TCAGCA	+
29	19	-5	0.0163228	0.571299	0.0476082	8	GCATGACTCAGCA	TCACAGCAGGGGGCC	-
30	30	0	2.24574e-25	7.8601e-24	1.57202e-23	9	GTGAGTCAC	GTGAGTCAC	+
30	5	0	1.77409e-10	6.20932e-09	5.37534e-09	9	GTGAGTCAC	ATGAGTCAT	+
30	12	1	2.30372e-10	8.06301e-09	5.37534e-09	9	GTGAGTCAC	GATGAGTCATC	+
30	8	1	3.53309e-10	1.23658e-08	6.1829e-09	9	GTGAGTCAC	TCTGAGTCACC	+
30	17	2	2.18724e-09	7.65533e-08	3.06213e-08	9	GTGAGTCAC	GGATGAGTCACC	+
30	15	1	7.80621e-09	2.73217e-07	9.10724e-08	9	GTGAGTCAC	GATGAGTCATC	+
30	18	2	1.76561e-08	6.17962e-07	1.76561e-07	9	GTGAGTCAC	GGATGAGTCATC	+
30	4	-1	1.07044e-06	3.74654e-05	9.36635e-06	8	GTGAGTCAC	TGAGTCAT	+
30	33	2	1.20563e-05	0.00042197	6.49185e-05	9	GTGAGTCAC	TGCTGAGTCAT	+
30	3	-1	1.49588e-05	0.000523558	6.98077e-05	7	GTGAGTCAC	TGACTCA	+
30	29	2	2.19287e-05	0.000767506	9.59382e-05	9	GTGAGTCAC	TGCTGAGTCATGC	-
30	27	5	2.55861e-05	0.000895513	9.77887e-05	9	GTGAGTCAC	AACTGCTGAGTCAT	+
30	13	0	0.00572167	0.200259	0.0160207	9	GTGAGTCAC	CTGAGTCAGCA	-
31	31	0	1.58354e-27	5.54238e-26	1.10848e-25	10	GCCCGGGGGC	GCCCGGGGGC	+
31	22	3	0.00159805	0.0559318	0.0372878	10	GCCCGGGGGC	ATGCCCTGAGGCCAT	+
32	32	0	2.36617e-34	8.2816e-33	1.65632e-32	12	TGTCTGTCACCT	TGTCTGTCACCT	+
32	7	-1	3.0379e-05	0.00106327	0.00106327	11	TGTCTGTCACCT	CTCTGTCACCTG	+
33	33	0	1.10737e-30	3.87579e-29	7.75157e-29	11	TGCTGAGTCAT	TGCTGAGTCAT	+
33	29	0	9.21828e-13	3.2264e-11	3.2264e-11	11	TGCTGAGTCAT	TGCTGAGTCATGC	-
33	27	3	2.68724e-10	9.40534e-09	6.27023e-09	11	TGCTGAGTCAT	AACTGCTGAGTCAT	+
33	13	0	3.44492e-06	0.000120572	6.0286e-05	11	TGCTGAGTCAT	TGCTGACTCAG	+
33	30	-2	1.11283e-05	0.00038949	0.000142735	9	TGCTGAGTCAT	GTGAGTCAC	+
33	5	-2	1.22344e-05	0.000428204	0.000142735	9	TGCTGAGTCAT	ATGAGTCAT	+
33	8	-1	1.5873e-05	0.000555554	0.000149641	10	TGCTGAGTCAT	TCTGAGTCACC	+
33	3	-3	1.94923e-05	0.00068223	0.000149641	7	TGCTGAGTCAT	TGACTCA	+
33	4	-3	2.18373e-05	0.000764305	0.000149641	8	TGCTGAGTCAT	TGAGTCAT	+
33	16	0	2.3515e-05	0.000823027	0.000149641	6	TGCTGAGTCAT	TGCTGA	-
33	17	0	2.61928e-05	0.000916749	0.000152792	11	TGCTGAGTCAT	GGATGAGTCACC	+
33	12	-1	3.09568e-05	0.00108349	0.000166691	10	TGCTGAGTCAT	GATGAGTCATC	+
33	18	0	4.63561e-05	0.00162246	0.000231781	11	TGCTGAGTCAT	GGATGAGTCATC	+
33	15	-1	5.01253e-05	0.00175438	0.000233918	10	TGCTGAGTCAT	GATGAGTCATC	+
33	19	7	0.013212	0.462418	0.0355706	8	TGCTGAGTCAT	GGCCCCCTGCTGTGA	+
34	34	0	2.8212e-35	9.87421e-34	1.97484e-33	13	GGGCAGGAAGTGG	GGGCAGGAAGTGG	+
34	20	-1	2.76174e-10	9.66608e-09	9.66608e-09	11	GGGCAGGAAGTGG	AACAGGAAGGG	+
34	21	-3	1.27111e-05	0.000444887	0.000296592	8	GGGCAGGAAGTGG	CAGGAAGT	+
35	35	0	3.16707e-27	1.10848e-25	2.21695e-25	10	TGCAGCTGTG	TGCAGCTGTG	+
35	11	0	6.82277e-11	2.38797e-09	2.38797e-09	10	TGCAGCTGTG	GGCAGCTGGG	+
35	24	2	4.50181e-05	0.00157563	0.00105042	9	TGCAGCTGTG	GCAGCAGCTGG	+
35	26	0	0.000455313	0.015936	0.00606611	9	TGCAGCTGTG	AACAGATGG	+
35	19	4	0.00099242	0.0347347	0.00868368	10	TGCAGCTGTG	GGCCCCCTGCTGTGA	+
35	14	-1	0.00331367	0.115978	0.0231957	9	TGCAGCTGTG	GGAGGTGGGAA	+
35	1	-2	0.0117855	0.412494	0.0749989	6	TGCAGCTGTG	CTGCTG	-
# Tomtom (Motif Comparison Tool): Version 5.5.5 compiled on Dec 6 2023 at 19:32:49
# The format of this file is described at https://meme-suite.org/meme/doc/tomtom-output-format.html.
# tomtom -verbosity 1 -text -thresh 0.1 ./combined.meme ./combined.meme
