## Supplementary material for "The cistrome response to hypoxia in human umbilical vein endothelial cells": Singh--Bass_Supplemental_FILE_S1: sea.tsv

RANK	DB	ID	ALT_ID	CONSENSUS	TP	TP%	FP	FP%	ENR_RATIO	SCORE_THR	PVALUE	LOG_PVALUE	EVALUE	LOG_EVALUE	QVALUE	LOG_QVALUE
1	streme_out/streme.xml	2-CASCAG	STREME-2	CASCAG	194	28.70	50	7.40	3.82	6.7	2.90e-21	-47.29	1.18e-18	-41.28	5.43e-19	-42.06
2	streme_out/streme.xml	5-CAGAGGS	STREME-5	CAGAGGS	93	13.76	14	2.07	6.27	7.9	1.22e-15	-34.34	4.96e-13	-28.33	1.14e-13	-29.80
3	streme_out/streme.xml	3-TGASTCA	STREME-3	TGASTCA	66	9.76	6	0.89	9.57	7.3	4.65e-14	-30.70	1.90e-11	-24.69	2.90e-12	-26.57
4	meme_out/meme.xml	TGAGTCAK	MEME-2	TGAGTCAK	45	6.66	1	0.15	23	12	8.09e-13	-27.84	3.30e-10	-21.83	3.62e-11	-24.04
5	db/motif_databases/HUMAN/HOCOMOCOv11_core_HUMAN_mono_meme_format.meme	FOSB_HUMAN.H11MO.0.A		RTGAGTCAB	52	7.69	3	0.44	13.2	8.8	9.67e-13	-27.66	3.95e-10	-21.65	3.62e-11	-24.04
6	meme_out/meme.xml	RCCACYAGRKGGCRS	MEME-1	RCCACYAGRKGGCRS	35	5.18	0	0.00	36	14	3.76e-11	-24.00	1.53e-8	-17.99	1.17e-9	-20.56
7	db/motif_databases/HUMAN/HOCOMOCOv11_core_HUMAN_mono_meme_format.meme	SMAD3_HUMAN.H11MO.0.B		SYCTSHCWSCWS	372	55.03	230	34.02	1.61	2.3	8.81e-9	-18.55	3.59e-6	-12.54	2.36e-7	-15.26
8	db/motif_databases/HUMAN/HOCOMOCOv11_core_HUMAN_mono_meme_format.meme	JUNB_HUMAN.H11MO.0.A		DVTGAGTCABH	34	5.03	2	0.30	11.7	10	1.15e-8	-18.28	4.69e-6	-12.27	2.69e-7	-15.13
9	db/motif_databases/HUMAN/HOCOMOCOv11_core_HUMAN_mono_meme_format.meme	CTCFL_HUMAN.H11MO.0.A		GCCDSYAGGGGGCGCYV	37	5.47	3	0.44	9.5	7.2	1.33e-8	-18.14	5.42e-6	-12.13	2.77e-7	-15.10
10	db/motif_databases/HUMAN/HOCOMOCOv11_core_HUMAN_mono_meme_format.meme	CTCF_HUMAN.H11MO.0.A		YGGCCACCAGRKGGCRSYV	26	3.85	0	0.00	27	9.9	2.04e-8	-17.71	8.32e-6	-11.70	3.82e-7	-14.78
11	db/motif_databases/HUMAN/HOCOMOCOv11_core_HUMAN_mono_meme_format.meme	ITF2_HUMAN.H11MO.0.C		DGCAGSTGKS	108	15.98	41	6.07	2.6	5.4	2.67e-8	-17.44	1.09e-5	-11.43	4.54e-7	-14.61
12	db/motif_databases/HUMAN/HOCOMOCOv11_core_HUMAN_mono_meme_format.meme	JUND_HUMAN.H11MO.0.A		RRTGAGTCAYY	38	5.62	4	0.59	7.8	8.5	3.38e-8	-17.20	1.38e-5	-11.19	5.28e-7	-14.45
13	db/motif_databases/HUMAN/HOCOMOCOv11_core_HUMAN_mono_meme_format.meme	MAFB_HUMAN.H11MO.0.B		TGCTGASTYAD	363	53.70	229	33.88	1.58	1.6	4.14e-8	-17.00	1.69e-5	-10.99	5.96e-7	-14.33
14	db/motif_databases/HUMAN/HOCOMOCOv11_core_HUMAN_mono_meme_format.meme	TBX3_HUMAN.H11MO.0.C		DRAGGTGBSAR	284	42.01	170	25.15	1.67	2.4	9.02e-8	-16.22	3.68e-5	-10.21	1.21e-6	-13.63
15	db/motif_databases/HUMAN/HOCOMOCOv11_core_HUMAN_mono_meme_format.meme	JUN_HUMAN.H11MO.0.A		DRTGAGTCAYH	36	5.33	4	0.59	7.4	8.3	1.10e-7	-16.02	4.49e-5	-10.01	1.37e-6	-13.50
16	streme_out/streme.xml	4-TCAGCA	STREME-4	TCAGCA	369	54.59	241	35.65	1.53	1.6	2.05e-7	-15.40	8.37e-5	-9.39	2.40e-6	-12.94
17	db/motif_databases/HUMAN/HOCOMOCOv11_core_HUMAN_mono_meme_format.meme	FOSL1_HUMAN.H11MO.0.A		KRVTGAGTCAYH	29	4.29	2	0.30	10	9.2	2.70e-7	-15.13	1.10e-4	-9.11	2.97e-6	-12.73
18	db/motif_databases/HUMAN/HOCOMOCOv11_core_HUMAN_mono_meme_format.meme	FOSL2_HUMAN.H11MO.0.A		NDRTGAGTCAYH	28	4.14	2	0.30	9.67	8.9	5.03e-7	-14.50	2.05e-4	-8.49	5.24e-6	-12.16
19	db/motif_databases/HUMAN/HOCOMOCOv11_core_HUMAN_mono_meme_format.meme	ZIC3_HUMAN.H11MO.0.B		GGCYHCCTGCTGWGH	87	12.87	33	4.88	2.59	2	6.49e-7	-14.25	2.65e-4	-8.24	6.40e-6	-11.96
20	db/motif_databases/HUMAN/HOCOMOCOv11_core_HUMAN_mono_meme_format.meme	ETV4_HUMAN.H11MO.0.B		VRCAGGAARBR	59	8.73	18	2.66	3.16	7.8	1.90e-6	-13.17	7.76e-4	-7.16	1.78e-5	-10.94
21	streme_out/streme.xml	1-CAGGAAGT	STREME-1	CAGGAAGT	91	13.46	38	5.62	2.36	7	2.19e-6	-13.03	8.94e-4	-7.02	1.95e-5	-10.84
22	db/motif_databases/HUMAN/HOCOMOCOv11_core_HUMAN_mono_meme_format.meme	AP2A_HUMAN.H11MO.0.A		ATKSCCTGRGGSHAD	78	11.54	32	4.73	2.39	0.026	9.57e-6	-11.56	3.90e-3	-5.55	8.15e-5	-9.42
23	db/motif_databases/HUMAN/HOCOMOCOv11_core_HUMAN_mono_meme_format.meme	BCL6_HUMAN.H11MO.0.A		YKCTTTCYAGGAA	95	14.05	44	6.51	2.13	3.3	1.25e-5	-11.29	5.11e-3	-5.28	1.02e-4	-9.19
24	db/motif_databases/HUMAN/HOCOMOCOv11_core_HUMAN_mono_meme_format.meme	BHA15_HUMAN.H11MO.0.B		SSAGCAGCTGG	106	15.68	52	7.69	2.02	2.3	1.40e-5	-11.18	5.70e-3	-5.17	1.09e-4	-9.12
25	db/motif_databases/HUMAN/HOCOMOCOv11_core_HUMAN_mono_meme_format.meme	STAT6_HUMAN.H11MO.0.B		TTCTSWGGAAR	177	26.18	105	15.53	1.68	1.7	1.58e-5	-11.05	6.46e-3	-5.04	1.19e-4	-9.04
26	db/motif_databases/HUMAN/HOCOMOCOv11_core_HUMAN_mono_meme_format.meme	NDF2_HUMAN.H11MO.0.B		RRCAGATGG	147	21.75	83	12.28	1.76	1.3	1.98e-5	-10.83	8.09e-3	-4.82	1.43e-4	-8.85
27	db/motif_databases/HUMAN/HOCOMOCOv11_core_HUMAN_mono_meme_format.meme	NF2L2_HUMAN.H11MO.0.A		WWYTGCTGAGTCAT	39	5.77	10	1.48	3.64	2.3	2.34e-5	-10.66	9.56e-3	-4.65	1.56e-4	-8.77
28	db/motif_databases/HUMAN/HOCOMOCOv11_core_HUMAN_mono_meme_format.meme	SALL4_HUMAN.H11MO.0.B		GSDGGGWGGG	118	17.46	62	9.17	1.89	4.5	2.40e-5	-10.64	9.81e-3	-4.62	1.56e-4	-8.77
29	db/motif_databases/HUMAN/HOCOMOCOv11_core_HUMAN_mono_meme_format.meme	NFE2_HUMAN.H11MO.0.A		VVRTGACTCAGCA	37	5.47	9	1.33	3.8	5.9	2.42e-5	-10.63	9.85e-3	-4.62	1.56e-4	-8.77
30	db/motif_databases/HUMAN/HOCOMOCOv11_core_HUMAN_mono_meme_format.meme	FOS_HUMAN.H11MO.0.A		VTGAGTCAB	112	16.57	58	8.58	1.92	3.4	2.71e-5	-10.52	1.10e-2	-4.51	1.69e-4	-8.69
31	db/motif_databases/HUMAN/HOCOMOCOv11_core_HUMAN_mono_meme_format.meme	AP2B_HUMAN.H11MO.0.B		GCCYGVGGGS	173	25.59	106	15.68	1.63	1.6	5.08e-5	-9.89	2.07e-2	-3.88	3.07e-4	-8.09
32	db/motif_databases/HUMAN/HOCOMOCOv11_core_HUMAN_mono_meme_format.meme	SMAD2_HUMAN.H11MO.0.A		TGTCTGNCWCCT	57	8.43	22	3.25	2.52	6.1	6.29e-5	-9.67	2.57e-2	-3.66	3.68e-4	-7.91
33	db/motif_databases/HUMAN/HOCOMOCOv11_core_HUMAN_mono_meme_format.meme	BACH2_HUMAN.H11MO.0.A		TGCTGAGTCAB	14	2.07	0	0.00	15	11	6.57e-5	-9.63	2.68e-2	-3.62	3.73e-4	-7.89
34	db/motif_databases/HUMAN/HOCOMOCOv11_core_HUMAN_mono_meme_format.meme	ERG_HUMAN.H11MO.0.A		RRRSAGGAAGYGG	52	7.69	19	2.81	2.65	6.5	6.91e-5	-9.58	2.82e-2	-3.57	3.81e-4	-7.87
35	db/motif_databases/HUMAN/HOCOMOCOv11_core_HUMAN_mono_meme_format.meme	HTF4_HUMAN.H11MO.0.A		DSCAGSTGKG	141	20.86	83	12.28	1.69	3.6	8.68e-5	-9.35	3.54e-2	-3.34	4.65e-4	-7.67
# SEA (Simple Enrichment Analysis): Version 5.5.5 compiled on Dec 6 2023 at 19:32:44
# The format of this file is described at https://meme-suite.org/meme/doc/sea-output-format.html.
# sea --verbosity 1 --oc sea_out --thresh 0.05 --order 0 --bfile ./background --seed 0 --align center --motif-pseudo 0.01 --m meme_out/meme.xml --m streme_out/streme.xml --m db/motif_databases/HUMAN/HOCOMOCOv11_core_HUMAN_mono_meme_format.meme --p MOA1_gain_diff.fa
