## Supplementary material for "The cistrome response to hypoxia in human umbilical vein endothelial cells": Singh--Bass_Supplemental_FILE_S1: tomtom.tsv

Query_ID	Target_ID	Optimal_offset	p-value	E-value	q-value	Overlap	Query_consensus	Target_consensus	Orientation
1-CAGGAAGT	ETV4_HUMAN.H11MO.0.B	2	3.02247e-06	0.00121201	0.00234978	8	CAGGAAGT	AACAGGAAGGG	+
1-CAGGAAGT	ERG_HUMAN.H11MO.0.A	3	8.89314e-06	0.00356615	0.002989	8	CAGGAAGT	GGGCAGGAAGTGG	+
1-CAGGAAGT	ETS1_HUMAN.H11MO.0.A	3	1.15341e-05	0.00462516	0.002989	8	CAGGAAGT	AGACAGGAAGTGG	+
1-CAGGAAGT	ETV5_HUMAN.H11MO.0.C	3	2.7836e-05	0.0111623	0.0048851	8	CAGGAAGT	GAGCAGGAAGTGAG	+
1-CAGGAAGT	ETV2_HUMAN.H11MO.0.B	5	3.1418e-05	0.0125986	0.0048851	8	CAGGAAGT	GGAAACAGGAAGTGGG	+
1-CAGGAAGT	FLI1_HUMAN.H11MO.0.A	5	7.55089e-05	0.0302791	0.00825471	8	CAGGAAGT	GGAGGAAGGAAGGAGGGA	+
1-CAGGAAGT	ELF3_HUMAN.H11MO.0.A	4	8.43935e-05	0.0338418	0.00825471	8	CAGGAAGT	GAACCAGGAAGTGG	+
1-CAGGAAGT	ELF5_HUMAN.H11MO.0.A	5	8.6e-05	0.034486	0.00825471	8	CAGGAAGT	GGAAGGAGGAAGTGG	+
1-CAGGAAGT	EHF_HUMAN.H11MO.0.B	4	9.55608e-05	0.0383199	0.00825471	8	CAGGAAGT	GAACCAGGAAGTGGC	+
1-CAGGAAGT	ETV1_HUMAN.H11MO.0.A	2	0.000154562	0.0619795	0.0120162	8	CAGGAAGT	GGCCGGAAGTG	+
1-CAGGAAGT	ELF1_HUMAN.H11MO.0.A	4	0.000253261	0.101558	0.0172798	8	CAGGAAGT	GAACCCGGAAGTGG	+
1-CAGGAAGT	ZN436_HUMAN.H11MO.0.C	7	0.00026672	0.106955	0.0172798	8	CAGGAAGT	CCTCCTCCAGGAAGCCTTCCCTGA	-
1-CAGGAAGT	ELF2_HUMAN.H11MO.0.C	3	0.000292403	0.117254	0.0174865	8	CAGGAAGT	AACCCGGAAGTGG	+
1-CAGGAAGT	ELK1_HUMAN.H11MO.0.B	1	0.000465613	0.186711	0.025856	8	CAGGAAGT	ACCGGAAGTGG	+
1-CAGGAAGT	ELK4_HUMAN.H11MO.0.A	2	0.000861722	0.345551	0.0446623	8	CAGGAAGT	GACCGGAAGTGG	+
1-CAGGAAGT	GABPA_HUMAN.H11MO.0.A	4	0.000973971	0.390562	0.047325	8	CAGGAAGT	GGAACCGGAAGTGG	+
1-CAGGAAGT	FEV_HUMAN.H11MO.0.B	1	0.002249	0.901848	0.10285	8	CAGGAAGT	GCGGGAAGCG	+
2-CASCAG	CTCF_HUMAN.H11MO.0.A	4	0.00010458	0.0419365	0.0838731	6	CAGCAG	TGGCCACCAGGGGGCGCCA	+
2-CASCAG	CTCFL_HUMAN.H11MO.0.A	2	0.00030878	0.123821	0.123821	6	CAGCAG	GCCGCCAGGGGGCGCCG	+
2-CASCAG	ZIC3_HUMAN.H11MO.0.B	3	0.00139751	0.560402	0.373602	6	CAGCAG	TCACAGCAGGGGGCC	-
3-TGASTCA	FOSB_HUMAN.H11MO.0.A	1	4.00825e-06	0.00160731	0.000775666	7	TGAGTCA	ATGAGTCAT	+
3-TGASTCA	MAFK_HUMAN.H11MO.0.A	8	9.08011e-06	0.00364112	0.000775666	7	TGAGTCA	AAAATTGCTGAGTCAGCA	+
3-TGASTCA	FOSL2_HUMAN.H11MO.0.A	3	1.04426e-05	0.00418747	0.000775666	7	TGAGTCA	GGATGAGTCATC	+
3-TGASTCA	FOS_HUMAN.H11MO.0.A	1	1.08464e-05	0.00434939	0.000775666	7	TGAGTCA	GTGAGTCAC	+
3-TGASTCA	FOSL1_HUMAN.H11MO.0.A	3	1.52098e-05	0.00609914	0.000775666	7	TGAGTCA	GGATGAGTCACC	+
3-TGASTCA	MAFG_HUMAN.H11MO.0.A	8	1.60329e-05	0.00642919	0.000775666	7	TGAGTCA	AAAATTGCTGACTCAGCA	+
3-TGASTCA	JUND_HUMAN.H11MO.0.A	2	1.60935e-05	0.0064535	0.000775666	7	TGAGTCA	GATGAGTCATC	+
3-TGASTCA	NF2L2_HUMAN.H11MO.0.A	6	1.79357e-05	0.00719223	0.000775666	7	TGAGTCA	AACTGCTGAGTCAT	+
3-TGASTCA	BACH2_HUMAN.H11MO.0.A	3	2.02661e-05	0.0081267	0.000775666	7	TGAGTCA	TGCTGAGTCAT	+
3-TGASTCA	JUN_HUMAN.H11MO.0.A	2	2.02661e-05	0.0081267	0.000775666	7	TGAGTCA	GATGAGTCATC	+
3-TGASTCA	JUNB_HUMAN.H11MO.0.A	2	3.49982e-05	0.0140343	0.00121775	7	TGAGTCA	TCTGAGTCACC	+
3-TGASTCA	NFE2_HUMAN.H11MO.0.A	3	3.95606e-05	0.0158638	0.00126179	7	TGAGTCA	GCATGACTCAGCA	+
3-TGASTCA	BACH1_HUMAN.H11MO.0.A	3	5.4418e-05	0.0218216	0.00160215	7	TGAGTCA	TGCTGAGTCATGC	+
3-TGASTCA	BATF_HUMAN.H11MO.0.A	10	0.000480048	0.192499	0.0131239	7	TGAGTCA	ACTTTCGATATGACTCAT	+
3-TGASTCA	MAFF_HUMAN.H11MO.0.B	3	0.000525263	0.210631	0.0134027	7	TGAGTCA	TGCTGAGTCAGCATTTTT	+
3-TGASTCA	MAFB_HUMAN.H11MO.0.B	3	0.00176573	0.708059	0.0422387	7	TGAGTCA	TGCTGACTCAG	+
4-TCAGCA	MAFB_HUMAN.H11MO.0.B	5	6.75846e-07	0.000271014	0.000534563	6	TCAGCA	CTGAGTCAGCA	-
4-TCAGCA	NF2L2_HUMAN.H11MO.0.A	5	2.18758e-06	0.00087722	0.000833096	6	TCAGCA	ATGACTCAGCAGTT	-
4-TCAGCA	MAFF_HUMAN.H11MO.0.B	12	3.15984e-06	0.00126709	0.000833096	6	TCAGCA	AAAAATGCTGACTCAGCA	-
4-TCAGCA	BACH2_HUMAN.H11MO.0.A	5	7.11117e-06	0.00285158	0.00140615	6	TCAGCA	ATGACTCAGCA	-
4-TCAGCA	NFE2_HUMAN.H11MO.0.A	7	9.48155e-06	0.0038021	0.0014999	6	TCAGCA	GCATGACTCAGCA	+
4-TCAGCA	MAF_HUMAN.H11MO.0.A	8	5.29967e-05	0.0212517	0.00695317	6	TCAGCA	TTGCTGAGTCAGCAGATTC	-
4-TCAGCA	BACH1_HUMAN.H11MO.0.A	7	6.1536e-05	0.0246759	0.00695317	6	TCAGCA	GCATGACTCAGCA	-
4-TCAGCA	MAFG_HUMAN.H11MO.0.A	12	7.15094e-05	0.0286753	0.00707009	6	TCAGCA	AAAATTGCTGACTCAGCA	+
4-TCAGCA	REST_HUMAN.H11MO.0.A	1	9.35113e-05	0.037498	0.00821814	6	TCAGCA	TTCAGCACCATGGACAGCGCCC	+
4-TCAGCA	MAFK_HUMAN.H11MO.0.A	7	0.000135622	0.0543845	0.0107271	6	TCAGCA	TGCTGACTCAGCAATTTT	-
4-TCAGCA	ZIC3_HUMAN.H11MO.0.B	2	0.001293	0.518495	0.0786698	6	TCAGCA	TCACAGCAGGGGGCC	-
5-CAGAGGS	AP2C_HUMAN.H11MO.0.A	5	0.00175255	0.702772	0.450872	7	CAGAGGC	ATGCCCTGAGGCCA	+
# Tomtom (Motif Comparison Tool): Version 5.5.5 compiled on Dec 6 2023 at 19:32:49
# The format of this file is described at https://meme-suite.org/meme/doc/tomtom-output-format.html.
# tomtom -verbosity 1 -oc streme_tomtom_out -min-overlap 5 -dist ed -evalue -thresh 1 -no-ssc streme_out/streme.xml db/motif_databases/HUMAN/HOCOMOCOv11_core_HUMAN_mono_meme_format.meme
