## Supplementary material for "The cistrome response to hypoxia in human umbilical vein endothelial cells": Singh--Bass_Supplemental_FILE_S1: xstreme.tsv

RANK	SEED_MOTIF	CLUSTER	SOURCE	ID	ALT_ID	CONSENSUS	WIDTH	SITES	SEA_PVALUE	EVALUE	EVALUE_ACC	SIM_SOURCE	SIM_MOTIF	MOTIF_URL
1	1	1	STREME	2-CASCAG	STREME-2	CASCAG	6	203	2.90e-021	4.07e-002	1	db/motif_databases/HUMAN/HOCOMOCOv11_core_HUMAN_mono_meme_format.meme	CTCF_HUMAN.H11MO.0.A	http://hocomoco.autosome.ru/motif/CTCF_HUMAN.H11MO.0.A
2	1	2	STREME	5-CAGAGGS	STREME-5	CAGAGGS	7	68	1.22e-015	1.80e+000	1	db/motif_databases/HUMAN/HOCOMOCOv11_core_HUMAN_mono_meme_format.meme	AP2C_HUMAN.H11MO.0.A	http://hocomoco.autosome.ru/motif/AP2C_HUMAN.H11MO.0.A
3	1	3	STREME	3-TGASTCA	STREME-3	TGASTCA	7	74	4.64e-014	3.08e-001	1	db/motif_databases/HUMAN/HOCOMOCOv11_core_HUMAN_mono_meme_format.meme	FOSB_HUMAN.H11MO.0.A	http://hocomoco.autosome.ru/motif/FOSB_HUMAN.H11MO.0.A
4	0	3	MEME	TGAGTCAK	MEME-2	TGAGTCAK	8	51	8.09e-013	1.20e-023	1	db/motif_databases/HUMAN/HOCOMOCOv11_core_HUMAN_mono_meme_format.meme	FOSL1_HUMAN.H11MO.0.A	http://hocomoco.autosome.ru/motif/FOSL1_HUMAN.H11MO.0.A
5	0	3	db/motif_databases/HUMAN/HOCOMOCOv11_core_HUMAN_mono_meme_format.meme	FOSB_HUMAN.H11MO.0.A		RTGAGTCAB	9	52	9.67e-013	3.95e-010	1	db/motif_databases/HUMAN/HOCOMOCOv11_core_HUMAN_mono_meme_format.meme	FOSB_HUMAN.H11MO.0.A	http://hocomoco.autosome.ru/motif/FOSB_HUMAN.H11MO.0.A
6	0	1	MEME	RCCACYAGRKGGCRS	MEME-1	RCCACYAGRKGGCRS	15	55	3.76e-011	1.10e-054	1	db/motif_databases/HUMAN/HOCOMOCOv11_core_HUMAN_mono_meme_format.meme	CTCF_HUMAN.H11MO.0.A	http://hocomoco.autosome.ru/motif/CTCF_HUMAN.H11MO.0.A
7	1	4	db/motif_databases/HUMAN/HOCOMOCOv11_core_HUMAN_mono_meme_format.meme	SMAD3_HUMAN.H11MO.0.B		SYCTSHCWSCWS	12	372	8.81e-009	3.59e-006	1	db/motif_databases/HUMAN/HOCOMOCOv11_core_HUMAN_mono_meme_format.meme	SMAD3_HUMAN.H11MO.0.B	http://hocomoco.autosome.ru/motif/SMAD3_HUMAN.H11MO.0.B
8	0	3	db/motif_databases/HUMAN/HOCOMOCOv11_core_HUMAN_mono_meme_format.meme	JUNB_HUMAN.H11MO.0.A		DVTGAGTCABH	11	34	1.15e-008	4.69e-006	1	db/motif_databases/HUMAN/HOCOMOCOv11_core_HUMAN_mono_meme_format.meme	JUNB_HUMAN.H11MO.0.A	http://hocomoco.autosome.ru/motif/JUNB_HUMAN.H11MO.0.A
9	0	1	db/motif_databases/HUMAN/HOCOMOCOv11_core_HUMAN_mono_meme_format.meme	CTCFL_HUMAN.H11MO.0.A		GCCDSYAGGGGGCGCYV	17	37	1.33e-008	5.42e-006	1	db/motif_databases/HUMAN/HOCOMOCOv11_core_HUMAN_mono_meme_format.meme	CTCFL_HUMAN.H11MO.0.A	http://hocomoco.autosome.ru/motif/CTCFL_HUMAN.H11MO.0.A
10	0	1	db/motif_databases/HUMAN/HOCOMOCOv11_core_HUMAN_mono_meme_format.meme	CTCF_HUMAN.H11MO.0.A		YGGCCACCAGRKGGCRSYV	19	26	2.04e-008	8.32e-006	1	db/motif_databases/HUMAN/HOCOMOCOv11_core_HUMAN_mono_meme_format.meme	CTCF_HUMAN.H11MO.0.A	http://hocomoco.autosome.ru/motif/CTCF_HUMAN.H11MO.0.A
11	1	5	db/motif_databases/HUMAN/HOCOMOCOv11_core_HUMAN_mono_meme_format.meme	ITF2_HUMAN.H11MO.0.C		DGCAGSTGKS	10	108	2.67e-008	1.09e-005	1	db/motif_databases/HUMAN/HOCOMOCOv11_core_HUMAN_mono_meme_format.meme	ITF2_HUMAN.H11MO.0.C	http://hocomoco.autosome.ru/motif/ITF2_HUMAN.H11MO.0.C
12	0	3	db/motif_databases/HUMAN/HOCOMOCOv11_core_HUMAN_mono_meme_format.meme	JUND_HUMAN.H11MO.0.A		RRTGAGTCAYY	11	38	3.38e-008	1.38e-005	1	db/motif_databases/HUMAN/HOCOMOCOv11_core_HUMAN_mono_meme_format.meme	JUND_HUMAN.H11MO.0.A	http://hocomoco.autosome.ru/motif/JUND_HUMAN.H11MO.0.A
13	0	3	db/motif_databases/HUMAN/HOCOMOCOv11_core_HUMAN_mono_meme_format.meme	MAFB_HUMAN.H11MO.0.B		TGCTGASTYAD	11	363	4.14e-008	1.69e-005	1	db/motif_databases/HUMAN/HOCOMOCOv11_core_HUMAN_mono_meme_format.meme	MAFB_HUMAN.H11MO.0.B	http://hocomoco.autosome.ru/motif/MAFB_HUMAN.H11MO.0.B
14	0	4	db/motif_databases/HUMAN/HOCOMOCOv11_core_HUMAN_mono_meme_format.meme	TBX3_HUMAN.H11MO.0.C		DRAGGTGBSAR	11	284	9.02e-008	3.68e-005	1	db/motif_databases/HUMAN/HOCOMOCOv11_core_HUMAN_mono_meme_format.meme	TBX3_HUMAN.H11MO.0.C	http://hocomoco.autosome.ru/motif/TBX3_HUMAN.H11MO.0.C
15	0	3	db/motif_databases/HUMAN/HOCOMOCOv11_core_HUMAN_mono_meme_format.meme	JUN_HUMAN.H11MO.0.A		DRTGAGTCAYH	11	36	1.10e-007	4.49e-005	1	db/motif_databases/HUMAN/HOCOMOCOv11_core_HUMAN_mono_meme_format.meme	JUN_HUMAN.H11MO.0.A	http://hocomoco.autosome.ru/motif/JUN_HUMAN.H11MO.0.A
16	1	6	STREME	4-TCAGCA	STREME-4	TCAGCA	6	88	2.05e-007	8.16e-001	1	db/motif_databases/HUMAN/HOCOMOCOv11_core_HUMAN_mono_meme_format.meme	MAFB_HUMAN.H11MO.0.B	http://hocomoco.autosome.ru/motif/MAFB_HUMAN.H11MO.0.B
17	0	3	db/motif_databases/HUMAN/HOCOMOCOv11_core_HUMAN_mono_meme_format.meme	FOSL1_HUMAN.H11MO.0.A		KRVTGAGTCAYH	12	29	2.70e-007	1.10e-004	1	db/motif_databases/HUMAN/HOCOMOCOv11_core_HUMAN_mono_meme_format.meme	FOSL1_HUMAN.H11MO.0.A	http://hocomoco.autosome.ru/motif/FOSL1_HUMAN.H11MO.0.A
18	0	3	db/motif_databases/HUMAN/HOCOMOCOv11_core_HUMAN_mono_meme_format.meme	FOSL2_HUMAN.H11MO.0.A		NDRTGAGTCAYH	12	28	5.03e-007	2.05e-004	1	db/motif_databases/HUMAN/HOCOMOCOv11_core_HUMAN_mono_meme_format.meme	FOSL2_HUMAN.H11MO.0.A	http://hocomoco.autosome.ru/motif/FOSL2_HUMAN.H11MO.0.A
19	0	1	db/motif_databases/HUMAN/HOCOMOCOv11_core_HUMAN_mono_meme_format.meme	ZIC3_HUMAN.H11MO.0.B		GGCYHCCTGCTGWGH	15	87	6.49e-007	2.65e-004	1	db/motif_databases/HUMAN/HOCOMOCOv11_core_HUMAN_mono_meme_format.meme	ZIC3_HUMAN.H11MO.0.B	http://hocomoco.autosome.ru/motif/ZIC3_HUMAN.H11MO.0.B
20	0	7	db/motif_databases/HUMAN/HOCOMOCOv11_core_HUMAN_mono_meme_format.meme	ETV4_HUMAN.H11MO.0.B		VRCAGGAARBR	11	59	1.90e-006	7.76e-004	1	db/motif_databases/HUMAN/HOCOMOCOv11_core_HUMAN_mono_meme_format.meme	ETV4_HUMAN.H11MO.0.B	http://hocomoco.autosome.ru/motif/ETV4_HUMAN.H11MO.0.B
21	1	7	STREME	1-CAGGAAGT	STREME-1	CAGGAAGT	8	83	2.19e-006	9.49e-003	1	db/motif_databases/HUMAN/HOCOMOCOv11_core_HUMAN_mono_meme_format.meme	ETV4_HUMAN.H11MO.0.B	http://hocomoco.autosome.ru/motif/ETV4_HUMAN.H11MO.0.B
22	0	2	db/motif_databases/HUMAN/HOCOMOCOv11_core_HUMAN_mono_meme_format.meme	AP2A_HUMAN.H11MO.0.A		ATKSCCTGRGGSHAD	15	78	9.57e-006	3.90e-003	1	db/motif_databases/HUMAN/HOCOMOCOv11_core_HUMAN_mono_meme_format.meme	AP2A_HUMAN.H11MO.0.A	http://hocomoco.autosome.ru/motif/AP2A_HUMAN.H11MO.0.A
23	1	8	db/motif_databases/HUMAN/HOCOMOCOv11_core_HUMAN_mono_meme_format.meme	BCL6_HUMAN.H11MO.0.A		YKCTTTCYAGGAA	13	95	1.25e-005	5.11e-003	1	db/motif_databases/HUMAN/HOCOMOCOv11_core_HUMAN_mono_meme_format.meme	BCL6_HUMAN.H11MO.0.A	http://hocomoco.autosome.ru/motif/BCL6_HUMAN.H11MO.0.A
24	0	5	db/motif_databases/HUMAN/HOCOMOCOv11_core_HUMAN_mono_meme_format.meme	BHA15_HUMAN.H11MO.0.B		SSAGCAGCTGG	11	106	1.40e-005	5.70e-003	1	db/motif_databases/HUMAN/HOCOMOCOv11_core_HUMAN_mono_meme_format.meme	BHA15_HUMAN.H11MO.0.B	http://hocomoco.autosome.ru/motif/BHA15_HUMAN.H11MO.0.B
25	0	8	db/motif_databases/HUMAN/HOCOMOCOv11_core_HUMAN_mono_meme_format.meme	STAT6_HUMAN.H11MO.0.B		TTCTSWGGAAR	11	177	1.58e-005	6.46e-003	1	db/motif_databases/HUMAN/HOCOMOCOv11_core_HUMAN_mono_meme_format.meme	STAT6_HUMAN.H11MO.0.B	http://hocomoco.autosome.ru/motif/STAT6_HUMAN.H11MO.0.B
26	0	5	db/motif_databases/HUMAN/HOCOMOCOv11_core_HUMAN_mono_meme_format.meme	NDF2_HUMAN.H11MO.0.B		RRCAGATGG	9	147	1.98e-005	8.09e-003	1	db/motif_databases/HUMAN/HOCOMOCOv11_core_HUMAN_mono_meme_format.meme	NDF2_HUMAN.H11MO.0.B	http://hocomoco.autosome.ru/motif/NDF2_HUMAN.H11MO.0.B
27	0	3	db/motif_databases/HUMAN/HOCOMOCOv11_core_HUMAN_mono_meme_format.meme	NF2L2_HUMAN.H11MO.0.A		WWYTGCTGAGTCAT	14	39	2.34e-005	9.56e-003	1	db/motif_databases/HUMAN/HOCOMOCOv11_core_HUMAN_mono_meme_format.meme	NF2L2_HUMAN.H11MO.0.A	http://hocomoco.autosome.ru/motif/NF2L2_HUMAN.H11MO.0.A
28	1	9	db/motif_databases/HUMAN/HOCOMOCOv11_core_HUMAN_mono_meme_format.meme	SALL4_HUMAN.H11MO.0.B		GSDGGGWGGG	10	118	2.40e-005	9.81e-003	1	db/motif_databases/HUMAN/HOCOMOCOv11_core_HUMAN_mono_meme_format.meme	SALL4_HUMAN.H11MO.0.B	http://hocomoco.autosome.ru/motif/SALL4_HUMAN.H11MO.0.B
29	0	3	db/motif_databases/HUMAN/HOCOMOCOv11_core_HUMAN_mono_meme_format.meme	NFE2_HUMAN.H11MO.0.A		VVRTGACTCAGCA	13	37	2.42e-005	9.85e-003	1	db/motif_databases/HUMAN/HOCOMOCOv11_core_HUMAN_mono_meme_format.meme	NFE2_HUMAN.H11MO.0.A	http://hocomoco.autosome.ru/motif/NFE2_HUMAN.H11MO.0.A
30	0	3	db/motif_databases/HUMAN/HOCOMOCOv11_core_HUMAN_mono_meme_format.meme	FOS_HUMAN.H11MO.0.A		VTGAGTCAB	9	112	2.71e-005	1.10e-002	1	db/motif_databases/HUMAN/HOCOMOCOv11_core_HUMAN_mono_meme_format.meme	FOS_HUMAN.H11MO.0.A	http://hocomoco.autosome.ru/motif/FOS_HUMAN.H11MO.0.A
31	0	2	db/motif_databases/HUMAN/HOCOMOCOv11_core_HUMAN_mono_meme_format.meme	AP2B_HUMAN.H11MO.0.B		GCCYGVGGGS	10	173	5.08e-005	2.07e-002	1	db/motif_databases/HUMAN/HOCOMOCOv11_core_HUMAN_mono_meme_format.meme	AP2B_HUMAN.H11MO.0.B	http://hocomoco.autosome.ru/motif/AP2B_HUMAN.H11MO.0.B
32	0	4	db/motif_databases/HUMAN/HOCOMOCOv11_core_HUMAN_mono_meme_format.meme	SMAD2_HUMAN.H11MO.0.A		TGTCTGNCWCCT	12	57	6.29e-005	2.57e-002	1	db/motif_databases/HUMAN/HOCOMOCOv11_core_HUMAN_mono_meme_format.meme	SMAD2_HUMAN.H11MO.0.A	http://hocomoco.autosome.ru/motif/SMAD2_HUMAN.H11MO.0.A
33	0	3	db/motif_databases/HUMAN/HOCOMOCOv11_core_HUMAN_mono_meme_format.meme	BACH2_HUMAN.H11MO.0.A		TGCTGAGTCAB	11	14	6.57e-005	2.68e-002	1	db/motif_databases/HUMAN/HOCOMOCOv11_core_HUMAN_mono_meme_format.meme	BACH2_HUMAN.H11MO.0.A	http://hocomoco.autosome.ru/motif/BACH2_HUMAN.H11MO.0.A
34	0	7	db/motif_databases/HUMAN/HOCOMOCOv11_core_HUMAN_mono_meme_format.meme	ERG_HUMAN.H11MO.0.A		RRRSAGGAAGYGG	13	52	6.91e-005	2.82e-002	1	db/motif_databases/HUMAN/HOCOMOCOv11_core_HUMAN_mono_meme_format.meme	ERG_HUMAN.H11MO.0.A	http://hocomoco.autosome.ru/motif/ERG_HUMAN.H11MO.0.A
35	0	5	db/motif_databases/HUMAN/HOCOMOCOv11_core_HUMAN_mono_meme_format.meme	HTF4_HUMAN.H11MO.0.A		DSCAGSTGKG	10	141	8.68e-005	3.54e-002	1	db/motif_databases/HUMAN/HOCOMOCOv11_core_HUMAN_mono_meme_format.meme	HTF4_HUMAN.H11MO.0.A	http://hocomoco.autosome.ru/motif/HTF4_HUMAN.H11MO.0.A
# XSTREME (Motif Discovery and Enrichment Analysis): Version 5.5.5 released on Thu Sep 14 08:48:04 2023 +1000
# The format of this file is described at https://meme-suite.org/meme/doc/xstreme-output-format.html
# xstreme --oc . --time 240 --streme-totallength 4000000 --meme-searchsize 100000 --dna --order 0 --evt 0.05 --minw 6 --maxw 15 --align center --meme-mod zoops --m db/motif_databases/HUMAN/HOCOMOCOv11_core_HUMAN_mono_meme_format.meme --p MOA1_gain_diff.fa
