## Supplementary material for "The cistrome response to hypoxia in human umbilical vein endothelial cells": Singh--Bass_Supplemental_FILE_S1: fimo.tsv

# FIMO (Find Individual Motif Occurrences): Version 5.5.5 compiled on Dec 6 2023 at 19:32:37
# The format of this file is described at https://meme-suite.org/meme/doc/fimo-output-format.html#tsv_results.
# fimo --verbosity 1 --oc fimo_out_1 --bgfile ./background --motif 1-CWGRAR streme_out/streme.xml MOA1_loss_diff.fa
