## Supplementary material for "The cistrome response to hypoxia in human umbilical vein endothelial cells": Singh--Bass_Supplemental_FILE_S1: fimo.tsv

motif_id	motif_alt_id	sequence_name	start	stop	strand	score	p-value	q-value	matched_sequence
5-CCASTGG	STREME-5	chr4	165131431	165131437	+	11.8926	4.69e-05	0.509	CCACTGG
5-CCASTGG	STREME-5	chr4	165131431	165131437	-	11.8926	4.69e-05	0.509	CCAGTGG
5-CCASTGG	STREME-5	chr1	218390076	218390082	+	11.8926	4.69e-05	0.509	CCACTGG
5-CCASTGG	STREME-5	chr1	218390076	218390082	-	11.8926	4.69e-05	0.509	CCAGTGG
# FIMO (Find Individual Motif Occurrences): Version 5.5.5 compiled on Dec 6 2023 at 19:32:37
# The format of this file is described at https://meme-suite.org/meme/doc/fimo-output-format.html#tsv_results.
# fimo --verbosity 1 --oc fimo_out_3 --bgfile ./background --motif 5-CCASTGG streme_out/streme.xml MOA1_loss_diff.fa
