## Supplementary material for "The cistrome response to hypoxia in human umbilical vein endothelial cells": Singh--Bass_Supplemental_FILE_S1: motif_alignment.txt

Query_ID	Target_ID	Optimal_offset	p-value	E-value	q-value	Overlap	Query_consensus	Target_consensus	Orientation
1	1	0	5.18631e-14	9.33537e-13	1.86707e-12	6	CAGAAA	CAGAAA	+
2	2	0	5.32578e-29	9.5864e-28	1.91728e-27	11	TGCTGACTCAG	TGCTGACTCAG	+
2	5	0	6.1269e-06	0.000110284	0.000110284	11	TGCTGACTCAG	TGCTGAGTCAT	+
2	11	2	0.0044894	0.0808092	0.0538728	11	TGCTGACTCAG	CCAGCTGCCCCCTTTCCC	+
2	3	1	0.0102915	0.185246	0.0851201	11	TGCTGACTCAG	CAGGTGACAGAG	-
2	13	2	0.0118222	0.2128	0.0851201	11	TGCTGACTCAG	GCAGCTGTTCCTGCC	+
3	3	0	1.34489e-31	2.42081e-30	4.84162e-30	12	CTCTGTCACCTG	CTCTGTCACCTG	+
4	4	0	1.44064e-16	2.59316e-15	5.18631e-15	7	AAAAATG	AAAAATG	+
5	5	0	4.26062e-27	7.66912e-26	1.53382e-25	11	TGCTGAGTCAT	TGCTGAGTCAT	+
5	2	0	2.32273e-06	4.18091e-05	4.18091e-05	11	TGCTGAGTCAT	TGCTGACTCAG	+
6	6	0	1.07981e-22	1.94366e-21	3.88732e-21	10	AGGAAAATTT	AGGAAAATTT	+
6	15	1	9.17119e-06	0.000165081	0.000165081	10	AGGAAAATTT	ATGGAAAAAAAGAAA	+
6	17	1	0.00434599	0.0782278	0.0521519	6	AGGAAAATTT	GAGGAAA	+
6	8	3	0.00676849	0.121833	0.0609164	8	AGGAAAATTT	AACAGGAAGGG	+
7	7	0	3.50015e-40	6.30027e-39	1.26005e-38	16	AAAGGGGCCTTTGTTC	AAAGGGGCCTTTGTTC	+
8	8	0	1.59773e-28	2.87592e-27	5.75184e-27	11	AACAGGAAGGG	AACAGGAAGGG	+
8	17	-2	0.00135099	0.0243178	0.0243178	7	AACAGGAAGGG	GAGGAAA	+
8	16	0	0.0046943	0.0844975	0.0541128	10	AACAGGAAGGG	GACAGGTGAG	+
8	15	-2	0.00601253	0.108226	0.0541128	9	AACAGGAAGGG	ATGGAAAAAAAGAAA	+
8	6	-3	0.0104327	0.187788	0.0751151	8	AACAGGAAGGG	AGGAAAATTT	+
9	9	0	2.10901e-26	3.79621e-25	7.59243e-25	10	GGCAGCTGGG	GGCAGCTGGG	+
9	11	9	1.52907e-06	2.75233e-05	2.75233e-05	9	GGCAGCTGGG	GGGAAAGGGGGCAGCTGG	-
9	13	6	2.42201e-05	0.000435962	0.000290641	9	GGCAGCTGGG	GGCAGGAACAGCTGC	-
9	10	0	0.000119079	0.00214342	0.000857369	10	GGCAGCTGGG	TCCAGATGTGG	+
9	16	0	0.000345662	0.00622192	0.00177769	10	GGCAGCTGGG	GACAGGTGAG	+
9	3	-2	0.00884388	0.15919	0.031838	8	GGCAGCTGGG	CAGGTGACAGAG	-
10	10	0	5.32578e-28	9.5864e-27	1.91728e-26	11	TCCAGATGTGG	TCCAGATGTGG	+
10	11	-1	2.62164e-05	0.000471895	0.000471895	10	TCCAGATGTGG	CCAGCTGCCCCCTTTCCC	+
10	13	-1	4.11183e-05	0.00074013	0.00049342	10	TCCAGATGTGG	GCAGCTGTTCCTGCC	+
10	9	0	6.3643e-05	0.00114557	0.000572787	10	TCCAGATGTGG	GGCAGCTGGG	+
10	16	0	0.0012554	0.0225972	0.00645635	10	TCCAGATGTGG	GACAGGTGAG	+
11	11	0	0	0	0	18	CCAGCTGCCCCCTTTCCC	CCAGCTGCCCCCTTTCCC	+
11	13	0	4.45832e-11	8.02498e-10	8.02498e-10	15	CCAGCTGCCCCCTTTCCC	GCAGCTGTTCCTGCC	+
11	9	1	5.49707e-07	9.89472e-06	6.59648e-06	9	CCAGCTGCCCCCTTTCCC	CCCAGCTGCC	-
11	10	1	2.8354e-05	0.000510372	0.000217498	10	CCAGCTGCCCCCTTTCCC	TCCAGATGTGG	+
11	16	1	0.00340915	0.0613647	0.0136366	9	CCAGCTGCCCCCTTTCCC	CTCACCTGTC	-
11	2	-2	0.00723097	0.130158	0.0260315	11	CCAGCTGCCCCCTTTCCC	TGCTGACTCAG	+
12	12	0	3.77187e-16	6.78936e-15	6.78936e-15	7	CCACTGG	CCAGTGG	+
13	13	0	3.8983e-37	7.01693e-36	1.40339e-35	15	GCAGCTGTTCCTGCC	GCAGCTGTTCCTGCC	+
13	11	0	3.06818e-11	5.52272e-10	5.52272e-10	15	GCAGCTGTTCCTGCC	CCAGCTGCCCCCTTTCCC	+
13	9	1	6.77299e-06	0.000121914	8.12759e-05	9	GCAGCTGTTCCTGCC	CCCAGCTGCC	-
13	10	1	3.65084e-05	0.000657151	0.000328575	10	GCAGCTGTTCCTGCC	TCCAGATGTGG	+
13	16	1	0.00283782	0.0510807	0.0113513	9	GCAGCTGTTCCTGCC	CTCACCTGTC	-
13	2	-2	0.00905626	0.163013	0.0326026	11	GCAGCTGTTCCTGCC	TGCTGACTCAG	+
14	14	0	6.72447e-31	1.2104e-29	2.42081e-29	12	TTCCTGTTTACT	TTCCTGTTTACT	+
15	15	0	2.16572e-39	3.89829e-38	7.79659e-38	15	ATGGAAAAAAAGAAA	ATGGAAAAAAAGAAA	+
15	6	-1	3.19674e-06	5.75414e-05	5.75414e-05	10	ATGGAAAAAAAGAAA	AGGAAAATTT	+
15	8	2	0.00403688	0.0726638	0.0481355	9	ATGGAAAAAAAGAAA	AACAGGAAGGG	+
15	14	-1	0.00534838	0.0962709	0.0481355	12	ATGGAAAAAAAGAAA	AGTAAACAGGAA	-
15	17	0	0.00722965	0.130134	0.0520535	7	ATGGAAAAAAAGAAA	GAGGAAA	+
16	16	0	2.10901e-26	3.79621e-25	7.59243e-25	10	GACAGGTGAG	GACAGGTGAG	+
16	9	0	0.000325519	0.00585935	0.00585935	10	GACAGGTGAG	GGCAGCTGGG	+
16	10	0	0.00281855	0.0507339	0.0295084	10	GACAGGTGAG	TCCAGATGTGG	+
16	8	0	0.00327871	0.0590169	0.0295084	10	GACAGGTGAG	AACAGGAAGGG	+
16	3	-2	0.0106419	0.191554	0.0675014	8	GACAGGTGAG	CAGGTGACAGAG	-
16	11	9	0.0112502	0.202504	0.0675014	9	GACAGGTGAG	GGGAAAGGGGGCAGCTGG	-
16	13	6	0.0136881	0.246387	0.0703962	9	GACAGGTGAG	GGCAGGAACAGCTGC	-
17	17	0	1.30968e-15	2.35742e-14	4.71483e-14	7	GAGGAAA	GAGGAAA	+
17	8	2	0.0013708	0.0246744	0.0246744	7	GAGGAAA	AACAGGAAGGG	+
18	18	0	6.84169e-20	1.2315e-18	1.2315e-18	9	TTTTTAAAA	TTTTTAAAA	+
# Tomtom (Motif Comparison Tool): Version 5.5.5 compiled on Dec 6 2023 at 19:32:49
# The format of this file is described at https://meme-suite.org/meme/doc/tomtom-output-format.html.
# tomtom -verbosity 1 -text -thresh 0.1 ./combined.meme ./combined.meme
