## Supplementary material for "The cistrome response to hypoxia in human umbilical vein endothelial cells": Singh--Bass_Supplemental_FILE_S1: sea.tsv

RANK	DB	ID	ALT_ID	CONSENSUS	TP	TP%	FP	FP%	ENR_RATIO	SCORE_THR	PVALUE	LOG_PVALUE	EVALUE	LOG_EVALUE	QVALUE	LOG_QVALUE
1	streme_out/streme.xml	1-CWGRAR	STREME-1	CWGRAR	331	29.95	137	12.40	2.41	6.7	6.85e-20	-44.13	3.42e-19	-42.52	3.42e-19	-42.52
2	streme_out/streme.xml	2-AAAAATG	STREME-2	AAAAATG	77	6.97	27	2.44	2.79	7.9	4.85e-7	-14.54	2.43e-6	-12.93	1.21e-6	-13.62
3	streme_out/streme.xml	5-CCASTGG	STREME-5	CCASTGG	330	29.86	238	21.54	1.38	1.4	6.51e-5	-9.64	3.26e-4	-8.03	1.09e-4	-9.13
4	streme_out/streme.xml	4-GAGGAAR	STREME-4	GAGGAAR	118	10.68	73	6.61	1.61	5.4	6.95e-4	-7.27	3.48e-3	-5.66	8.69e-4	-7.05
5	streme_out/streme.xml	3-HTTTWAAAD	STREME-3	HTTTWAAAD	119	10.77	78	7.06	1.52	0.23	2.13e-3	-6.15	1.06e-2	-4.54	2.13e-3	-6.15
# SEA (Simple Enrichment Analysis): Version 5.5.5 compiled on Dec 6 2023 at 19:32:44
# The format of this file is described at https://meme-suite.org/meme/doc/sea-output-format.html.
# sea --verbosity 1 --oc sea_disc_out --qvalue --thresh 1 --order 0 --bfile ./background --seed 0 --align center --motif-pseudo 0.01 --noseqs --m streme_out/streme.xml --p MOA1_loss_diff.fa
