## Supplementary material for "The cistrome response to hypoxia in human umbilical vein endothelial cells": Singh--Bass_Supplemental_FILE_S1: sea.tsv

RANK	DB	ID	ALT_ID	CONSENSUS	TP	TP%	FP	FP%	ENR_RATIO	SCORE_THR	PVALUE	LOG_PVALUE	EVALUE	LOG_EVALUE	QVALUE	LOG_QVALUE
1	streme_out/streme.xml	1-CWGRAR	STREME-1	CWGRAR	331	29.95	137	12.40	2.41	6.7	6.85e-20	-44.13	2.78e-17	-38.12	1.34e-17	-38.85
2	db/motif_databases/HUMAN/HOCOMOCOv11_core_HUMAN_mono_meme_format.meme	MAFB_HUMAN.H11MO.0.B		TGCTGASTYAD	294	26.61	177	16.02	1.66	3	3.90e-8	-17.06	1.58e-5	-11.05	3.82e-6	-12.47
3	db/motif_databases/HUMAN/HOCOMOCOv11_core_HUMAN_mono_meme_format.meme	SMAD3_HUMAN.H11MO.0.B		SYCTSHCWSCWS	323	29.23	209	18.91	1.54	3.3	4.39e-7	-14.64	1.78e-4	-8.63	2.38e-5	-10.65
4	streme_out/streme.xml	2-AAAAATG	STREME-2	AAAAATG	77	6.97	27	2.44	2.79	7.9	4.85e-7	-14.54	1.97e-4	-8.53	2.38e-5	-10.65
5	db/motif_databases/HUMAN/HOCOMOCOv11_core_HUMAN_mono_meme_format.meme	BACH2_HUMAN.H11MO.0.A		TGCTGAGTCAB	84	7.60	34	3.08	2.43	4.7	2.36e-6	-12.96	9.59e-4	-6.95	9.26e-5	-9.29
6	db/motif_databases/HUMAN/HOCOMOCOv11_core_HUMAN_mono_meme_format.meme	NFAC4_HUMAN.H11MO.0.C		WGGAAAAYTW	123	11.13	63	5.70	1.94	4	6.45e-6	-11.95	2.62e-3	-5.94	2.11e-4	-8.46
7	db/motif_databases/HUMAN/HOCOMOCOv11_core_HUMAN_mono_meme_format.meme	SOX9_HUMAN.H11MO.0.B		AADGGNNBCWTTGTTY	121	10.95	63	5.70	1.91	0.42	1.14e-5	-11.38	4.64e-3	-5.37	3.20e-4	-8.05
8	db/motif_databases/HUMAN/HOCOMOCOv11_core_HUMAN_mono_meme_format.meme	ETV4_HUMAN.H11MO.0.B		VRCAGGAARBR	109	9.86	55	4.98	1.96	6.2	1.50e-5	-11.11	6.08e-3	-5.10	3.67e-4	-7.91
9	db/motif_databases/HUMAN/HOCOMOCOv11_core_HUMAN_mono_meme_format.meme	ITF2_HUMAN.H11MO.0.C		DGCAGSTGKS	416	37.65	305	27.60	1.36	0.044	2.03e-5	-10.81	8.24e-3	-4.80	4.42e-4	-7.72
10	db/motif_databases/HUMAN/HOCOMOCOv11_core_HUMAN_mono_meme_format.meme	ZBT18_HUMAN.H11MO.0.C		KCCAGMTGTKB	93	8.42	45	4.07	2.04	4.2	2.69e-5	-10.52	1.09e-2	-4.52	5.27e-4	-7.55
11	db/motif_databases/HUMAN/HOCOMOCOv11_core_HUMAN_mono_meme_format.meme	PTF1A_HUMAN.H11MO.0.B		SCAGCTGBYBBYBYYCHC	72	6.52	32	2.90	2.21	3.1	5.48e-5	-9.81	2.22e-2	-3.81	9.73e-4	-6.93
12	streme_out/streme.xml	5-CCASTGG	STREME-5	CCASTGG	330	29.86	238	21.54	1.38	1.4	6.51e-5	-9.64	2.64e-2	-3.63	9.73e-4	-6.93
13	db/motif_databases/HUMAN/HOCOMOCOv11_core_HUMAN_mono_meme_format.meme	MYOD1_HUMAN.H11MO.0.A		VCAGCTGYYBCYGBC	64	5.79	27	2.44	2.32	0.19	6.61e-5	-9.62	2.68e-2	-3.62	9.73e-4	-6.93
14	db/motif_databases/HUMAN/HOCOMOCOv11_core_HUMAN_mono_meme_format.meme	FOXO1_HUMAN.H11MO.0.A		KBBYTGTTTHCN	105	9.50	56	5.07	1.86	6.1	6.95e-5	-9.57	2.82e-2	-3.57	9.73e-4	-6.93
15	db/motif_databases/HUMAN/HOCOMOCOv11_core_HUMAN_mono_meme_format.meme	NFAC1_HUMAN.H11MO.0.B		AWGGAAARWVWGAMW	26	2.35	5	0.45	4.5	9.7	9.61e-5	-9.25	3.90e-2	-3.24	1.26e-3	-6.68
16	db/motif_databases/HUMAN/HOCOMOCOv11_core_HUMAN_mono_meme_format.meme	ZEB1_HUMAN.H11MO.0.A		BVCAGGTGWG	361	32.67	268	24.25	1.35	0.87	1.19e-4	-9.03	4.84e-2	-3.03	1.46e-3	-6.53
# SEA (Simple Enrichment Analysis): Version 5.5.5 compiled on Dec 6 2023 at 19:32:44
# The format of this file is described at https://meme-suite.org/meme/doc/sea-output-format.html.
# sea --verbosity 1 --oc sea_out --thresh 0.05 --order 0 --bfile ./background --seed 0 --align center --motif-pseudo 0.01 --m streme_out/streme.xml --m db/motif_databases/HUMAN/HOCOMOCOv11_core_HUMAN_mono_meme_format.meme --p MOA1_loss_diff.fa
