## Supplementary material for "The cistrome response to hypoxia in human umbilical vein endothelial cells": Singh--Bass_Supplemental_FILE_S1: xstreme.tsv

RANK	SEED_MOTIF	CLUSTER	SOURCE	ID	ALT_ID	CONSENSUS	WIDTH	SITES	SEA_PVALUE	EVALUE	EVALUE_ACC	SIM_SOURCE	SIM_MOTIF	MOTIF_URL
1	1	1	STREME	1-CWGRAR	STREME-1	CWGRAR	6	449	6.85e-020	1.80e-002	1	db/motif_databases/HUMAN/HOCOMOCOv11_core_HUMAN_mono_meme_format.meme	OSR2_HUMAN.H11MO.0.C	http://hocomoco.autosome.ru/motif/OSR2_HUMAN.H11MO.0.C
2	1	2	db/motif_databases/HUMAN/HOCOMOCOv11_core_HUMAN_mono_meme_format.meme	MAFB_HUMAN.H11MO.0.B		TGCTGASTYAD	11	294	3.90e-008	1.58e-005	1	db/motif_databases/HUMAN/HOCOMOCOv11_core_HUMAN_mono_meme_format.meme	MAFB_HUMAN.H11MO.0.B	http://hocomoco.autosome.ru/motif/MAFB_HUMAN.H11MO.0.B
3	0	2	db/motif_databases/HUMAN/HOCOMOCOv11_core_HUMAN_mono_meme_format.meme	SMAD3_HUMAN.H11MO.0.B		SYCTSHCWSCWS	12	323	4.39e-007	1.78e-004	1	db/motif_databases/HUMAN/HOCOMOCOv11_core_HUMAN_mono_meme_format.meme	SMAD3_HUMAN.H11MO.0.B	http://hocomoco.autosome.ru/motif/SMAD3_HUMAN.H11MO.0.B
4	1	3	STREME	2-AAAAATG	STREME-2	AAAAATG	7	116	4.85e-007	1.22e-001	1	db/motif_databases/HUMAN/HOCOMOCOv11_core_HUMAN_mono_meme_format.meme	ZN586_HUMAN.H11MO.0.C	http://hocomoco.autosome.ru/motif/ZN586_HUMAN.H11MO.0.C
5	0	2	db/motif_databases/HUMAN/HOCOMOCOv11_core_HUMAN_mono_meme_format.meme	BACH2_HUMAN.H11MO.0.A		TGCTGAGTCAB	11	84	2.36e-006	9.59e-004	1	db/motif_databases/HUMAN/HOCOMOCOv11_core_HUMAN_mono_meme_format.meme	BACH2_HUMAN.H11MO.0.A	http://hocomoco.autosome.ru/motif/BACH2_HUMAN.H11MO.0.A
6	1	4	db/motif_databases/HUMAN/HOCOMOCOv11_core_HUMAN_mono_meme_format.meme	NFAC4_HUMAN.H11MO.0.C		WGGAAAAYTW	10	123	6.45e-006	2.62e-003	1	db/motif_databases/HUMAN/HOCOMOCOv11_core_HUMAN_mono_meme_format.meme	NFAC4_HUMAN.H11MO.0.C	http://hocomoco.autosome.ru/motif/NFAC4_HUMAN.H11MO.0.C
7	1	5	db/motif_databases/HUMAN/HOCOMOCOv11_core_HUMAN_mono_meme_format.meme	SOX9_HUMAN.H11MO.0.B		AADGGNNBCWTTGTTY	16	121	1.14e-005	4.64e-003	1	db/motif_databases/HUMAN/HOCOMOCOv11_core_HUMAN_mono_meme_format.meme	SOX9_HUMAN.H11MO.0.B	http://hocomoco.autosome.ru/motif/SOX9_HUMAN.H11MO.0.B
8	0	9	db/motif_databases/HUMAN/HOCOMOCOv11_core_HUMAN_mono_meme_format.meme	ETV4_HUMAN.H11MO.0.B		VRCAGGAARBR	11	109	1.50e-005	6.08e-003	1	db/motif_databases/HUMAN/HOCOMOCOv11_core_HUMAN_mono_meme_format.meme	ETV4_HUMAN.H11MO.0.B	http://hocomoco.autosome.ru/motif/ETV4_HUMAN.H11MO.0.B
9	1	6	db/motif_databases/HUMAN/HOCOMOCOv11_core_HUMAN_mono_meme_format.meme	ITF2_HUMAN.H11MO.0.C		DGCAGSTGKS	10	416	2.03e-005	8.24e-003	1	db/motif_databases/HUMAN/HOCOMOCOv11_core_HUMAN_mono_meme_format.meme	ITF2_HUMAN.H11MO.0.C	http://hocomoco.autosome.ru/motif/ITF2_HUMAN.H11MO.0.C
10	0	6	db/motif_databases/HUMAN/HOCOMOCOv11_core_HUMAN_mono_meme_format.meme	ZBT18_HUMAN.H11MO.0.C		KCCAGMTGTKB	11	93	2.69e-005	1.09e-002	1	db/motif_databases/HUMAN/HOCOMOCOv11_core_HUMAN_mono_meme_format.meme	ZBT18_HUMAN.H11MO.0.C	http://hocomoco.autosome.ru/motif/ZBT18_HUMAN.H11MO.0.C
11	0	6	db/motif_databases/HUMAN/HOCOMOCOv11_core_HUMAN_mono_meme_format.meme	PTF1A_HUMAN.H11MO.0.B		SCAGCTGBYBBYBYYCHC	18	72	5.48e-005	2.22e-002	1	db/motif_databases/HUMAN/HOCOMOCOv11_core_HUMAN_mono_meme_format.meme	PTF1A_HUMAN.H11MO.0.B	http://hocomoco.autosome.ru/motif/PTF1A_HUMAN.H11MO.0.B
12	1	7	STREME	5-CCASTGG	STREME-5	CCASTGG	7	54	6.51e-005	2.69e+000	1	STREME	5-CCASTGG
13	0	6	db/motif_databases/HUMAN/HOCOMOCOv11_core_HUMAN_mono_meme_format.meme	MYOD1_HUMAN.H11MO.0.A		VCAGCTGYYBCYGBC	15	64	6.61e-005	2.68e-002	1	db/motif_databases/HUMAN/HOCOMOCOv11_core_HUMAN_mono_meme_format.meme	MYOD1_HUMAN.H11MO.0.A	http://hocomoco.autosome.ru/motif/MYOD1_HUMAN.H11MO.0.A
14	1	8	db/motif_databases/HUMAN/HOCOMOCOv11_core_HUMAN_mono_meme_format.meme	FOXO1_HUMAN.H11MO.0.A		KBBYTGTTTHCN	12	105	6.95e-005	2.82e-002	1	db/motif_databases/HUMAN/HOCOMOCOv11_core_HUMAN_mono_meme_format.meme	FOXO1_HUMAN.H11MO.0.A	http://hocomoco.autosome.ru/motif/FOXO1_HUMAN.H11MO.0.A
15	0	4	db/motif_databases/HUMAN/HOCOMOCOv11_core_HUMAN_mono_meme_format.meme	NFAC1_HUMAN.H11MO.0.B		AWGGAAARWVWGAMW	15	26	9.61e-005	3.90e-002	1	db/motif_databases/HUMAN/HOCOMOCOv11_core_HUMAN_mono_meme_format.meme	NFAC1_HUMAN.H11MO.0.B	http://hocomoco.autosome.ru/motif/NFAC1_HUMAN.H11MO.0.B
16	0	6	db/motif_databases/HUMAN/HOCOMOCOv11_core_HUMAN_mono_meme_format.meme	ZEB1_HUMAN.H11MO.0.A		BVCAGGTGWG	10	361	1.19e-004	4.84e-002	1	db/motif_databases/HUMAN/HOCOMOCOv11_core_HUMAN_mono_meme_format.meme	ZEB1_HUMAN.H11MO.0.A	http://hocomoco.autosome.ru/motif/ZEB1_HUMAN.H11MO.0.A
17	1	9	STREME	4-GAGGAAR	STREME-4	GAGGAAR	7	66	6.95e-004	2.13e+000	1	db/motif_databases/HUMAN/HOCOMOCOv11_core_HUMAN_mono_meme_format.meme	ZN586_HUMAN.H11MO.0.C	http://hocomoco.autosome.ru/motif/ZN586_HUMAN.H11MO.0.C
18	1	10	STREME	3-HTTTWAAAD	STREME-3	HTTTWAAAD	9	56	2.13e-003	1.69e+000	1	STREME	3-HTTTWAAAD
# XSTREME (Motif Discovery and Enrichment Analysis): Version 5.5.5 released on Thu Sep 14 08:48:04 2023 +1000
# The format of this file is described at https://meme-suite.org/meme/doc/xstreme-output-format.html
# xstreme --oc . --time 240 --streme-totallength 4000000 --meme-searchsize 100000 --dna --order 0 --evt 0.05 --minw 6 --maxw 15 --align center --meme-mod zoops --m db/motif_databases/HUMAN/HOCOMOCOv11_core_HUMAN_mono_meme_format.meme --p MOA1_loss_diff.fa
