## Supplementary material for "The cistrome response to hypoxia in human umbilical vein endothelial cells": Singh--Bass_Supplemental_FILE_S1: fimo.tsv

motif_id	motif_alt_id	sequence_name	start	stop	strand	score	p-value	q-value	matched_sequence
3-DCWGCWGH	STREME-3	chr11	60844322	60844329	+	10.3152	4.46e-05	0.234	ACTGCAGA
3-DCWGCWGH	STREME-3	chr11	60844322	60844329	-	10.3152	4.46e-05	0.234	TCTGCAGT
3-DCWGCWGH	STREME-3	chr2	17643410	17643417	+	10.3043	6.99e-05	0.234	TCTGCAGC
3-DCWGCWGH	STREME-3	chr2	17643410	17643417	-	10.3043	6.99e-05	0.234	GCTGCAGA
3-DCWGCWGH	STREME-3	chr7	84194586	84194593	+	10.3043	6.99e-05	0.234	GCTGCAGA
3-DCWGCWGH	STREME-3	chr7	84194586	84194593	-	10.3043	6.99e-05	0.234	TCTGCAGC
# FIMO (Find Individual Motif Occurrences): Version 5.5.5 compiled on Dec 6 2023 at 19:32:37
# The format of this file is described at https://meme-suite.org/meme/doc/fimo-output-format.html#tsv_results.
# fimo --verbosity 1 --oc fimo_out_3 --bgfile ./background --motif 3-DCWGCWGH streme_out/streme.xml MOA3_gain_diff.fa
