## Supplementary material for "The cistrome response to hypoxia in human umbilical vein endothelial cells": Singh--Bass_Supplemental_FILE_S1: motif_alignment.txt

Query_ID	Target_ID	Optimal_offset	p-value	E-value	q-value	Overlap	Query_consensus	Target_consensus	Orientation
1	1	0	1.51037e-18	4.07801e-17	8.15601e-17	7	CAGGAAG	CAGGAAG	+
1	3	2	6.97753e-08	1.88393e-06	1.88393e-06	7	CAGGAAG	AACAGGAAGGG	+
1	7	3	2.43337e-07	6.57011e-06	4.38008e-06	7	CAGGAAG	GAGCAGGAAGTGAG	+
1	14	4	3.56981e-06	9.63849e-05	4.81924e-05	7	CAGGAAG	GAACCAGGAAGTGG	+
1	16	4	0.000364686	0.00984653	0.00393861	7	CAGGAAG	TTCTCAGGAAA	+
1	24	1	0.0029792	0.0804383	0.0268128	7	CAGGAAG	ACCGGAAGTGG	+
1	12	6	0.00451581	0.121927	0.0348362	7	CAGGAAG	TCACAGCAGGGGGCC	-
1	21	4	0.00628457	0.169683	0.0424208	7	CAGGAAG	CTTCCAGGAAA	-
2	2	0	7.96502e-31	2.15055e-29	4.30111e-29	11	TGCTGACTCAG	TGCTGACTCAG	+
2	12	7	0.00167021	0.0450957	0.0450957	8	TGCTGACTCAG	GGCCCCCTGCTGTGA	+
3	3	0	9.55802e-30	2.58067e-28	5.16133e-28	11	AACAGGAAGGG	AACAGGAAGGG	+
3	7	1	7.7594e-10	2.09504e-08	2.09504e-08	11	AACAGGAAGGG	GAGCAGGAAGTGAG	+
3	1	-2	7.12543e-07	1.92387e-05	1.16608e-05	7	AACAGGAAGGG	CAGGAAG	+
3	14	2	8.6376e-07	2.33215e-05	1.16608e-05	11	AACAGGAAGGG	GAACCAGGAAGTGG	+
3	24	-1	0.000219036	0.00591397	0.00236559	10	AACAGGAAGGG	ACCGGAAGTGG	+
3	16	2	0.00132574	0.0357948	0.0119316	9	AACAGGAAGGG	TTCTCAGGAAA	+
3	21	2	0.0064459	0.174039	0.0497255	9	AACAGGAAGGG	CTTCCAGGAAA	-
4	4	0	4.66705e-16	1.2601e-14	2.52021e-14	6	TGCCCA	TGCCCA	+
5	5	0	1.23202e-23	3.32646e-22	6.65292e-22	9	AGCAGATGG	AGCAGATGG	+
5	19	0	1.35552e-10	3.65991e-09	3.65991e-09	9	AGCAGATGG	GACAGATGGT	+
5	23	2	6.04316e-08	1.63165e-06	1.08777e-06	9	AGCAGATGG	GCAGCAGCTGG	+
5	17	0	4.03127e-06	0.000108844	5.44222e-05	9	AGCAGATGG	GGCAGCTGGG	+
5	18	0	2.86987e-05	0.000774865	0.000309946	9	AGCAGATGG	TGCAGCTGTG	+
5	11	2	0.00907131	0.244925	0.0445319	9	AGCAGATGG	CCACTAGAGGG	+
5	25	3	0.0115937	0.31303	0.0517221	9	AGCAGATGG	GCCGCCAGGGGGCGCCG	+
5	22	-1	0.0124516	0.336194	0.0517221	8	AGCAGATGG	GGAGGTGGGAA	+
6	6	0	6.44419e-34	1.73993e-32	3.47986e-32	12	CTCTGTCACCTG	CTCTGTCACCTG	+
6	13	1	8.89673e-06	0.000240212	0.000240212	11	CTCTGTCACCTG	TGTCTGTCACCT	+
6	22	-2	0.000131019	0.00353751	0.00235834	10	CTCTGTCACCTG	TTCCCACCTCC	-
6	26	2	0.000237055	0.00640048	0.00320024	11	CTCTGTCACCTG	CTGTCTGGCACCT	+
6	2	0	0.00910343	0.245793	0.098317	11	CTCTGTCACCTG	CTGAGTCAGCA	-
7	7	0	4.04951e-38	1.09337e-36	2.18674e-36	14	GAGCAGGAAGTGAG	GAGCAGGAAGTGAG	+
7	3	-1	1.91563e-10	5.1722e-09	5.1722e-09	11	GAGCAGGAAGTGAG	AACAGGAAGGG	+
7	14	1	2.26948e-08	6.12759e-07	4.08506e-07	13	GAGCAGGAAGTGAG	GAACCAGGAAGTGG	+
7	1	-3	5.76206e-07	1.55576e-05	7.77878e-06	7	GAGCAGGAAGTGAG	CAGGAAG	+
7	24	-2	0.000124657	0.00336574	0.0013463	11	GAGCAGGAAGTGAG	ACCGGAAGTGG	+
7	15	0	0.00644643	0.174053	0.0580178	14	GAGCAGGAAGTGAG	CAGCAGAAGCAGCAGC	-
7	16	1	0.0104912	0.283263	0.0745243	10	GAGCAGGAAGTGAG	TTCTCAGGAAA	+
7	6	0	0.0110406	0.298097	0.0745243	12	GAGCAGGAAGTGAG	CAGGTGACAGAG	-
8	8	0	4.43014e-27	1.19614e-25	2.39228e-25	10	GGAGGGTGGG	GGAGGGTGGG	+
8	22	-1	0.00218872	0.0590955	0.0590955	9	GGAGGGTGGG	GGAGGTGGGAA	+
9	9	0	1.47433e-40	3.9807e-39	7.9614e-39	15	AAGTCCCCAGGGACC	AAGTCCCCAGGGACC	+
10	10	0	2.40637e-20	6.4972e-19	6.4972e-19	8	TCTGCAGA	TCTGCAGA	+
10	15	9	0.00664594	0.17944	0.0716995	7	TCTGCAGA	GCTGCTGCTTCTGCTG	+
10	6	5	0.00796661	0.215098	0.0716995	7	TCTGCAGA	CTCTGTCACCTG	+
11	11	0	2.01913e-28	5.45166e-27	1.09033e-26	11	CCACTAGAGGG	CCACTAGAGGG	+
11	25	1	1.06851e-07	2.88498e-06	2.88498e-06	11	CCACTAGAGGG	GCCGCCAGGGGGCGCCG	+
12	12	0	3.27624e-41	8.84584e-40	1.76917e-39	15	GGCCCCCTGCTGTGA	GGCCCCCTGCTGTGA	+
12	18	-4	0.000359691	0.00971167	0.00971167	10	GGCCCCCTGCTGTGA	TGCAGCTGTG	+
12	17	-4	0.00576389	0.155625	0.0670287	10	GGCCCCCTGCTGTGA	GGCAGCTGGG	+
12	23	-5	0.00748387	0.202065	0.0670287	10	GGCCCCCTGCTGTGA	CCAGCTGCTGC	-
12	10	-5	0.00835473	0.225578	0.0670287	8	GGCCCCCTGCTGTGA	TCTGCAGA	+
12	2	-7	0.00891391	0.240675	0.0670287	8	GGCCCCCTGCTGTGA	TGCTGACTCAG	+
12	15	1	0.0111715	0.301629	0.0670287	15	GGCCCCCTGCTGTGA	GCTGCTGCTTCTGCTG	+
12	3	-3	0.0194978	0.52644	0.091627	11	GGCCCCCTGCTGTGA	CCCTTCCTGTT	-
12	19	-4	0.0229115	0.618611	0.091627	10	GGCCCCCTGCTGTGA	ACCATCTGTC	-
12	5	-5	0.0237551	0.641389	0.091627	9	GGCCCCCTGCTGTGA	CCATCTGCT	-
13	13	0	2.06214e-32	5.56778e-31	1.11356e-30	12	TGTCTGTCACCT	TGTCTGTCACCT	+
13	26	1	4.91863e-15	1.32803e-13	1.32803e-13	12	TGTCTGTCACCT	CTGTCTGGCACCT	+
13	6	-1	3.47423e-05	0.000938042	0.000625362	11	TGTCTGTCACCT	CTCTGTCACCTG	+
14	14	0	6.74919e-37	1.82228e-35	3.64456e-35	14	GAACCAGGAAGTGG	GAACCAGGAAGTGG	+
14	7	-1	1.38892e-08	3.75009e-07	3.75009e-07	13	GAACCAGGAAGTGG	GAGCAGGAAGTGAG	+
14	3	-2	1.59908e-07	4.31752e-06	2.87835e-06	11	GAACCAGGAAGTGG	AACAGGAAGGG	+
14	1	-4	1.03481e-05	0.000279399	0.000139699	7	GAACCAGGAAGTGG	CAGGAAG	+
14	24	-3	1.44782e-05	0.00039091	0.000156364	11	GAACCAGGAAGTGG	ACCGGAAGTGG	+
14	21	0	0.00572009	0.154442	0.0514808	11	GAACCAGGAAGTGG	CTTCCAGGAAA	-
14	16	0	0.0119084	0.321527	0.0918648	11	GAACCAGGAAGTGG	TTCTCAGGAAA	+
15	15	0	1.82169e-44	4.91856e-43	9.83712e-43	16	GCTGCTGCTTCTGCTG	GCTGCTGCTTCTGCTG	+
15	23	-3	0.000464982	0.0125545	0.0125545	11	GCTGCTGCTTCTGCTG	CCAGCTGCTGC	-
16	16	0	1.593e-30	4.30111e-29	8.60222e-29	11	TTCTCAGGAAA	TTCTCAGGAAA	+
16	21	0	4.39993e-05	0.00118798	0.000947135	11	TTCTCAGGAAA	CTTCCAGGAAA	-
16	1	-4	0.000380874	0.0102836	0.0051418	7	TTCTCAGGAAA	CAGGAAG	+
16	3	-2	0.00319607	0.0862939	0.0287646	9	TTCTCAGGAAA	AACAGGAAGGG	+
16	7	-1	0.0072697	0.196282	0.0560805	10	TTCTCAGGAAA	GAGCAGGAAGTGAG	+
16	14	0	0.00996972	0.269182	0.0672956	11	TTCTCAGGAAA	GAACCAGGAAGTGG	+
17	17	0	2.46119e-28	6.64521e-27	1.32904e-26	10	GGCAGCTGGG	GGCAGCTGGG	+
17	18	0	2.56303e-10	6.92019e-09	6.92019e-09	10	GGCAGCTGGG	TGCAGCTGTG	+
17	23	2	2.60837e-06	7.04259e-05	4.69506e-05	9	GGCAGCTGGG	GCAGCAGCTGG	+
17	5	0	9.20096e-06	0.000248426	0.000124213	9	GGCAGCTGGG	AGCAGATGG	+
17	19	0	0.00016268	0.00439237	0.00175695	10	GGCAGCTGGG	GACAGATGGT	+
17	22	-1	0.00215203	0.0581048	0.0129122	9	GGCAGCTGGG	GGAGGTGGGAA	+
17	6	-2	0.0134036	0.361897	0.0603162	8	GGCAGCTGGG	CAGGTGACAGAG	-
17	10	-1	0.0179163	0.48374	0.0691057	8	GGCAGCTGGG	TCTGCAGA	+
17	12	4	0.024201	0.653427	0.0871236	10	GGCAGCTGGG	GGCCCCCTGCTGTGA	+
18	18	0	1.2306e-27	3.32261e-26	6.64521e-26	10	TGCAGCTGTG	TGCAGCTGTG	+
18	17	0	5.28999e-11	1.4283e-09	1.4283e-09	10	TGCAGCTGTG	GGCAGCTGGG	+
18	23	2	3.32152e-05	0.000896811	0.000597874	9	TGCAGCTGTG	GCAGCAGCTGG	+
18	5	0	5.61012e-05	0.00151473	0.000757366	9	TGCAGCTGTG	AGCAGATGG	+
18	19	0	0.000417977	0.0112854	0.00322439	10	TGCAGCTGTG	GACAGATGGT	+
18	12	4	0.000959102	0.0258958	0.00575461	10	TGCAGCTGTG	GGCCCCCTGCTGTGA	+
18	22	-1	0.0028281	0.0763586	0.0128249	9	TGCAGCTGTG	GGAGGTGGGAA	+
18	10	-1	0.0167038	0.451002	0.0644289	8	TGCAGCTGTG	TCTGCAGA	+
18	6	-2	0.0182058	0.491556	0.0655407	8	TGCAGCTGTG	CAGGTGACAGAG	-
19	19	0	7.08823e-26	1.91382e-24	3.82764e-24	10	GACAGATGGT	GACAGATGGT	+
19	5	0	1.29098e-10	3.48565e-09	3.48565e-09	9	GACAGATGGT	AGCAGATGG	+
19	23	2	1.30773e-05	0.000353088	0.000235392	9	GACAGATGGT	GCAGCAGCTGG	+
19	17	0	4.98963e-05	0.0013472	0.0006736	10	GACAGATGGT	GGCAGCTGGG	+
19	18	0	0.000221514	0.00598087	0.00239235	10	GACAGATGGT	TGCAGCTGTG	+
19	22	-1	0.00954941	0.257834	0.0457096	9	GACAGATGGT	GGAGGTGGGAA	+
19	11	2	0.0101577	0.274257	0.0457096	9	GACAGATGGT	CCACTAGAGGG	+
19	25	3	0.0154737	0.41779	0.0642755	10	GACAGATGGT	GCCGCCAGGGGGCGCCG	+
20	20	0	5.8394e-35	1.57664e-33	3.15327e-33	13	CAAAGGTCAGAGG	CAAAGGTCAGAGG	+
20	22	-1	0.00348867	0.0941941	0.0941941	11	CAAAGGTCAGAGG	GGAGGTGGGAA	+
21	21	0	1.00359e-28	2.7097e-27	5.4194e-27	11	TTTCCTGGAAG	TTTCCTGGAAG	+
21	16	0	3.98395e-05	0.00107567	0.00071711	11	TTTCCTGGAAG	TTTCCTGAGAA	-
21	1	0	0.00429207	0.115886	0.0426785	7	TTTCCTGGAAG	CTTCCTG	-
21	14	3	0.00474206	0.128036	0.0426785	11	TTTCCTGGAAG	CCACTTCCTGGTTC	-
21	3	2	0.00631565	0.170523	0.0487207	9	TTTCCTGGAAG	CCCTTCCTGTT	-
21	7	4	0.00884353	0.238775	0.0596938	10	TTTCCTGGAAG	CTCACTTCCTGCTC	-
22	22	0	2.38951e-30	6.45166e-29	1.29033e-28	11	GGAGGTGGGAA	GGAGGTGGGAA	+
22	6	-1	0.000286741	0.00774201	0.00774201	10	GGAGGTGGGAA	CAGGTGACAGAG	-
22	26	-2	0.00258464	0.0697852	0.0362576	9	GGAGGTGGGAA	AGGTGCCAGACAG	-
22	13	-2	0.00268575	0.0725152	0.0362576	9	GGAGGTGGGAA	AGGTGACAGACA	-
22	17	1	0.00501886	0.135509	0.0524784	9	GGAGGTGGGAA	GGCAGCTGGG	+
22	8	1	0.00583093	0.157435	0.0524784	9	GGAGGTGGGAA	GGAGGGTGGG	+
22	18	1	0.0137478	0.37119	0.0942486	9	GGAGGTGGGAA	TGCAGCTGTG	+
22	20	1	0.0139627	0.376994	0.0942486	11	GGAGGTGGGAA	CAAAGGTCAGAGG	+
23	23	0	2.67625e-27	7.22586e-26	1.44517e-25	11	GCAGCAGCTGG	GCAGCAGCTGG	+
23	5	-2	9.3977e-08	2.53738e-06	2.53738e-06	9	GCAGCAGCTGG	AGCAGATGG	+
23	17	-2	2.76092e-06	7.45449e-05	4.96966e-05	9	GCAGCAGCTGG	GGCAGCTGGG	+
23	19	-2	1.6387e-05	0.00044245	0.000221225	9	GCAGCAGCTGG	GACAGATGGT	+
23	18	-2	2.41826e-05	0.00065293	0.000261172	9	GCAGCAGCTGG	TGCAGCTGTG	+
23	15	2	0.000375489	0.0101382	0.00253455	11	GCAGCAGCTGG	CAGCAGAAGCAGCAGC	-
23	12	2	0.00741574	0.200225	0.0333708	11	GCAGCAGCTGG	GGCCCCCTGCTGTGA	+
23	22	-3	0.0181979	0.491342	0.0659331	8	GCAGCAGCTGG	GGAGGTGGGAA	+
23	10	-3	0.0273284	0.737868	0.086808	8	GCAGCAGCTGG	TCTGCAGA	+
24	24	0	2.79572e-28	7.54845e-27	1.50969e-26	11	ACCGGAAGTGG	ACCGGAAGTGG	+
24	14	3	9.33911e-06	0.000252156	0.000252156	11	ACCGGAAGTGG	GAACCAGGAAGTGG	+
24	3	1	8.92529e-05	0.00240983	0.00134581	10	ACCGGAAGTGG	AACAGGAAGGG	+
24	7	2	9.96898e-05	0.00269162	0.00134581	11	ACCGGAAGTGG	GAGCAGGAAGTGAG	+
24	1	-1	0.00190414	0.0514118	0.0205647	7	ACCGGAAGTGG	CAGGAAG	+
25	25	0	0	0	0	17	GCCGCCAGGGGGCGCCG	GCCGCCAGGGGGCGCCG	+
25	11	-1	1.49139e-06	4.02674e-05	4.02674e-05	11	GCCGCCAGGGGGCGCCG	CCACTAGAGGG	+
26	26	0	4.25442e-34	1.14869e-32	2.29738e-32	13	CTGTCTGGCACCT	CTGTCTGGCACCT	+
26	13	-1	6.7447e-15	1.82107e-13	1.82107e-13	12	CTGTCTGGCACCT	TGTCTGTCACCT	+
26	6	-2	0.000259449	0.00700512	0.00467008	11	CTGTCTGGCACCT	CTCTGTCACCTG	+
27	27	0	1.3955e-25	3.76784e-24	7.53567e-24	10	ATGACTCACT	ATGACTCACT	+
# Tomtom (Motif Comparison Tool): Version 5.5.5 compiled on Dec 6 2023 at 19:32:49
# The format of this file is described at https://meme-suite.org/meme/doc/tomtom-output-format.html.
# tomtom -verbosity 1 -text -thresh 0.1 ./combined.meme ./combined.meme
