## Supplementary material for "The cistrome response to hypoxia in human umbilical vein endothelial cells": Singh--Bass_Supplemental_FILE_S1: sea.tsv

RANK	DB	ID	ALT_ID	CONSENSUS	TP	TP%	FP	FP%	ENR_RATIO	SCORE_THR	PVALUE	LOG_PVALUE	EVALUE	LOG_EVALUE	QVALUE	LOG_QVALUE
1	streme_out/streme.xml	1-CAGGAAR	STREME-1	CAGGAAR	298	55.19	169	31.30	1.76	0.64	1.40e-9	-20.39	7.00e-9	-18.78	7.00e-9	-18.78
2	streme_out/streme.xml	2-TGCCCA	STREME-2	TGCCCA	237	43.89	133	24.63	1.78	2.3	3.84e-8	-17.07	1.92e-7	-15.47	9.60e-8	-16.16
3	streme_out/streme.xml	3-DCWGCWGH	STREME-3	DCWGCWGH	320	59.26	213	39.44	1.5	0.93	2.26e-6	-13.00	1.13e-5	-11.39	3.76e-6	-12.49
4	meme_out/meme.xml	CCASYAGRGGG	MEME-1	CCASYAGRGGG	18	3.33	0	0.00	19	15	3.89e-6	-12.46	1.94e-5	-10.85	4.86e-6	-12.23
5	streme_out/streme.xml	4-ATGACTCACT	STREME-4	ATGACTCACT	43	7.96	31	5.74	1.38	4.6	1.02e-1	-2.28	5.09e-1	-0.68	1.02e-1	-2.28
# SEA (Simple Enrichment Analysis): Version 5.5.5 compiled on Dec 6 2023 at 19:32:44
# The format of this file is described at https://meme-suite.org/meme/doc/sea-output-format.html.
# sea --verbosity 1 --oc sea_disc_out --qvalue --thresh 1 --order 0 --bfile ./background --seed 0 --align center --motif-pseudo 0.01 --noseqs --m meme_out/meme.xml --m streme_out/streme.xml --p MOA3_gain_diff.fa
