## Supplementary material for "The cistrome response to hypoxia in human umbilical vein endothelial cells": Singh--Bass_Supplemental_FILE_S1: tomtom.tsv

Query_ID	Target_ID	Optimal_offset	p-value	E-value	q-value	Overlap	Query_consensus	Target_consensus	Orientation
1-CAGGAAR	ETV4_HUMAN.H11MO.0.B	2	3.40683e-08	1.36614e-05	2.62516e-05	7	CAGGAAG	AACAGGAAGGG	+
1-CAGGAAR	ETV5_HUMAN.H11MO.0.C	3	1.40568e-07	5.63677e-05	5.41578e-05	7	CAGGAAG	GAGCAGGAAGTGAG	+
1-CAGGAAR	ERG_HUMAN.H11MO.0.A	3	6.41505e-07	0.000257243	0.000164772	7	CAGGAAG	GGGCAGGAAGTGG	+
1-CAGGAAR	ELF3_HUMAN.H11MO.0.A	4	2.36442e-06	0.000948133	0.000455481	7	CAGGAAG	GAACCAGGAAGTGG	+
1-CAGGAAR	EHF_HUMAN.H11MO.0.B	4	7.37023e-06	0.00295546	0.00105149	7	CAGGAAG	GAACCAGGAAGTGGC	+
1-CAGGAAR	ETV2_HUMAN.H11MO.0.B	5	8.1875e-06	0.00328319	0.00105149	7	CAGGAAG	GGAAACAGGAAGTGGG	+
1-CAGGAAR	ETS1_HUMAN.H11MO.0.A	3	2.67905e-05	0.010743	0.00273139	7	CAGGAAG	AGACAGGAAGTGG	+
1-CAGGAAR	FLI1_HUMAN.H11MO.0.A	5	2.83575e-05	0.0113714	0.00273139	7	CAGGAAG	GGAGGAAGGAAGGAGGGA	+
1-CAGGAAR	ELF5_HUMAN.H11MO.0.A	5	7.1331e-05	0.0286037	0.00610719	7	CAGGAAG	GGAAGGAGGAAGTGG	+
1-CAGGAAR	ZN436_HUMAN.H11MO.0.C	7	0.000272839	0.109408	0.020724	7	CAGGAAG	CCTCCTCCAGGAAGCCTTCCCTGA	-
1-CAGGAAR	STAT6_HUMAN.H11MO.0.B	4	0.000295843	0.118633	0.020724	7	CAGGAAG	TTCTCAGGAAA	+
1-CAGGAAR	ELF1_HUMAN.H11MO.0.A	4	0.000505488	0.202701	0.032459	7	CAGGAAG	GAACCCGGAAGTGG	+
1-CAGGAAR	ETS2_HUMAN.H11MO.0.B	2	0.000614074	0.246244	0.0363984	7	CAGGAAG	GGAAGGAAGAGGA	+
1-CAGGAAR	ELF2_HUMAN.H11MO.0.C	3	0.000680829	0.273012	0.0374727	7	CAGGAAG	AACCCGGAAGTGG	+
1-CAGGAAR	ZN335_HUMAN.H11MO.0.A	1	0.00087429	0.35059	0.0449128	7	CAGGAAG	TCAGGCAGCGCCGAGGACAGCC	-
1-CAGGAAR	GABPA_HUMAN.H11MO.0.A	4	0.00153001	0.613535	0.0731477	7	CAGGAAG	GGAACCGGAAGTGG	+
1-CAGGAAR	ETV1_HUMAN.H11MO.0.A	2	0.00161378	0.647125	0.0731477	7	CAGGAAG	GGCCGGAAGTG	+
1-CAGGAAR	BC11A_HUMAN.H11MO.0.A	4	0.00186263	0.746914	0.0797369	7	CAGGAAG	AAAAGAGGAAGTGAAAA	+
1-CAGGAAR	SPI1_HUMAN.H11MO.0.A	5	0.00204751	0.821052	0.0830382	7	CAGGAAG	AAAAAGAGGAAGTGAAA	+
1-CAGGAAR	ELK4_HUMAN.H11MO.0.A	2	0.00246535	0.988605	0.0949848	7	CAGGAAG	GACCGGAAGTGG	+
2-TGCCCA	ZN121_HUMAN.H11MO.0.C	13	5.38061e-05	0.0215762	0.0428275	6	TGCCCA	GGTCTTGCTATGTTGCCCAG	-
2-TGCCCA	ZN549_HUMAN.H11MO.0.C	4	0.00011787	0.0472659	0.0469099	6	TGCCCA	GTGCTGCCCAATTCATGAAT	-
2-TGCCCA	P53_HUMAN.H11MO.0.A	5	0.000431818	0.173159	0.11457	6	TGCCCA	AGACATGCCCAGACATGCCC	+
2-TGCCCA	ZSC31_HUMAN.H11MO.0.C	6	0.00213726	0.857043	0.310877	6	TGCCCA	CATAACTGCCCTGCTGCC	-
2-TGCCCA	P73_HUMAN.H11MO.0.A	5	0.00229601	0.9207	0.310877	6	TGCCCA	AGACATGCCCAGACATGCC	+
2-TGCCCA	PAX5_HUMAN.H11MO.0.A	12	0.00234341	0.939709	0.310877	6	TGCCCA	GTCACGCTCTGCTGCCCAGGC	-
4-ATGACTCACT	FOSL2_HUMAN.H11MO.0.A	1	5.29966e-08	2.12516e-05	1.43703e-05	10	ATGACTCACT	GATGACTCATCC	-
4-ATGACTCACT	JUN_HUMAN.H11MO.0.A	1	5.64717e-08	2.26452e-05	1.43703e-05	10	ATGACTCACT	GATGACTCATC	-
4-ATGACTCACT	FOS_HUMAN.H11MO.0.A	0	7.1027e-08	2.84818e-05	1.43703e-05	9	ATGACTCACT	GTGACTCAC	-
4-ATGACTCACT	JUND_HUMAN.H11MO.0.A	1	7.4794e-08	2.99924e-05	1.43703e-05	10	ATGACTCACT	GATGACTCATC	-
4-ATGACTCACT	FOSL1_HUMAN.H11MO.0.A	1	9.36468e-08	3.75524e-05	1.4394e-05	10	ATGACTCACT	GGTGACTCATCC	-
4-ATGACTCACT	FOSB_HUMAN.H11MO.0.A	0	1.48207e-07	5.94312e-05	1.89836e-05	9	ATGACTCACT	ATGACTCAT	-
4-ATGACTCACT	JUNB_HUMAN.H11MO.0.A	1	3.15207e-07	0.000126398	3.46065e-05	10	ATGACTCACT	GGTGACTCAGA	-
4-ATGACTCACT	NF2L2_HUMAN.H11MO.0.A	0	3.13841e-05	0.012585	0.00172282	10	ATGACTCACT	ATGACTCAGCAGTT	-
4-ATGACTCACT	NFE2_HUMAN.H11MO.0.A	2	8.80513e-05	0.0353086	0.00422937	10	ATGACTCACT	GCATGACTCAGCA	+
4-ATGACTCACT	BACH2_HUMAN.H11MO.0.A	0	0.000124207	0.0498071	0.00561511	10	ATGACTCACT	ATGACTCAGCA	-
4-ATGACTCACT	BATF_HUMAN.H11MO.0.A	9	0.000134271	0.0538425	0.00573281	9	ATGACTCACT	ACTTTCGATATGACTCAT	+
4-ATGACTCACT	RORG_HUMAN.H11MO.0.C	-1	0.000299079	0.119931	0.0120974	9	ATGACTCACT	TGACCCACTTTC	-
4-ATGACTCACT	NF2L1_HUMAN.H11MO.0.C	1	0.000603606	0.242046	0.0223285	6	ATGACTCACT	AATGACT	-
4-ATGACTCACT	BACH1_HUMAN.H11MO.0.A	2	0.000761402	0.305322	0.0265981	10	ATGACTCACT	GCATGACTCAGCA	-
4-ATGACTCACT	HNF1B_HUMAN.H11MO.0.A	5	0.00118794	0.476363	0.0380401	10	ATGACTCACT	GGTTAATGATTAACC	+
4-ATGACTCACT	MAFK_HUMAN.H11MO.0.A	7	0.00133919	0.537016	0.0411682	10	ATGACTCACT	AAAATTGCTGAGTCAGCA	+
4-ATGACTCACT	MEIS1_HUMAN.H11MO.0.A	3	0.00177579	0.712092	0.0505461	9	ATGACTCACT	GCCATAAATCAT	-
4-ATGACTCACT	HXA9_HUMAN.H11MO.0.B	2	0.00224807	0.901477	0.0617038	9	ATGACTCACT	CCATAAATCAT	-
# Tomtom (Motif Comparison Tool): Version 5.5.5 compiled on Dec 6 2023 at 19:32:49
# The format of this file is described at https://meme-suite.org/meme/doc/tomtom-output-format.html.
# tomtom -verbosity 1 -oc streme_tomtom_out -min-overlap 5 -dist ed -evalue -thresh 1 -no-ssc streme_out/streme.xml db/motif_databases/HUMAN/HOCOMOCOv11_core_HUMAN_mono_meme_format.meme
