## Supplementary material for "The cistrome response to hypoxia in human umbilical vein endothelial cells": Singh--Bass_Supplemental_FILE_S1: xstreme.tsv

RANK	SEED_MOTIF	CLUSTER	SOURCE	ID	ALT_ID	CONSENSUS	WIDTH	SITES	SEA_PVALUE	EVALUE	EVALUE_ACC	SIM_SOURCE	SIM_MOTIF	MOTIF_URL
1	1	1	STREME	1-CAGGAAR	STREME-1	CAGGAAR	7	140	1.40e-009	1.15e-001	1	db/motif_databases/HUMAN/HOCOMOCOv11_core_HUMAN_mono_meme_format.meme	ETV4_HUMAN.H11MO.0.B	http://hocomoco.autosome.ru/motif/ETV4_HUMAN.H11MO.0.B
2	1	2	db/motif_databases/HUMAN/HOCOMOCOv11_core_HUMAN_mono_meme_format.meme	MAFB_HUMAN.H11MO.0.B		TGCTGASTYAD	11	292	3.30e-009	1.34e-006	1	db/motif_databases/HUMAN/HOCOMOCOv11_core_HUMAN_mono_meme_format.meme	MAFB_HUMAN.H11MO.0.B	http://hocomoco.autosome.ru/motif/MAFB_HUMAN.H11MO.0.B
3	0	1	db/motif_databases/HUMAN/HOCOMOCOv11_core_HUMAN_mono_meme_format.meme	ETV4_HUMAN.H11MO.0.B		VRCAGGAARBR	11	102	4.66e-009	1.89e-006	1	db/motif_databases/HUMAN/HOCOMOCOv11_core_HUMAN_mono_meme_format.meme	ETV4_HUMAN.H11MO.0.B	http://hocomoco.autosome.ru/motif/ETV4_HUMAN.H11MO.0.B
4	1	3	STREME	2-TGCCCA	STREME-2	TGCCCA	6	98	3.84e-008	4.09e-001	1	db/motif_databases/HUMAN/HOCOMOCOv11_core_HUMAN_mono_meme_format.meme	ZN121_HUMAN.H11MO.0.C	http://hocomoco.autosome.ru/motif/ZN121_HUMAN.H11MO.0.C
5	1	4	db/motif_databases/HUMAN/HOCOMOCOv11_core_HUMAN_mono_meme_format.meme	ATOH1_HUMAN.H11MO.0.B		RRCAGMTGG	9	63	5.97e-007	2.42e-004	1	db/motif_databases/HUMAN/HOCOMOCOv11_core_HUMAN_mono_meme_format.meme	ATOH1_HUMAN.H11MO.0.B	http://hocomoco.autosome.ru/motif/ATOH1_HUMAN.H11MO.0.B
6	1	5	db/motif_databases/HUMAN/HOCOMOCOv11_core_HUMAN_mono_meme_format.meme	SMAD3_HUMAN.H11MO.0.B		SYCTSHCWSCWS	12	363	1.11e-006	4.51e-004	1	db/motif_databases/HUMAN/HOCOMOCOv11_core_HUMAN_mono_meme_format.meme	SMAD3_HUMAN.H11MO.0.B	http://hocomoco.autosome.ru/motif/SMAD3_HUMAN.H11MO.0.B
7	0	1	db/motif_databases/HUMAN/HOCOMOCOv11_core_HUMAN_mono_meme_format.meme	ETV5_HUMAN.H11MO.0.C		RRRSAGGAARDGRV	14	201	1.60e-006	6.51e-004	1	db/motif_databases/HUMAN/HOCOMOCOv11_core_HUMAN_mono_meme_format.meme	ETV5_HUMAN.H11MO.0.C	http://hocomoco.autosome.ru/motif/ETV5_HUMAN.H11MO.0.C
8	1	6	db/motif_databases/HUMAN/HOCOMOCOv11_core_HUMAN_mono_meme_format.meme	SALL4_HUMAN.H11MO.0.B		GSDGGGWGGG	10	116	1.89e-006	7.69e-004	1	db/motif_databases/HUMAN/HOCOMOCOv11_core_HUMAN_mono_meme_format.meme	SALL4_HUMAN.H11MO.0.B	http://hocomoco.autosome.ru/motif/SALL4_HUMAN.H11MO.0.B
9	1	7	db/motif_databases/HUMAN/HOCOMOCOv11_core_HUMAN_mono_meme_format.meme	COE1_HUMAN.H11MO.0.A		ADBTCCCCAGGGAVH	15	55	1.99e-006	8.06e-004	1	db/motif_databases/HUMAN/HOCOMOCOv11_core_HUMAN_mono_meme_format.meme	COE1_HUMAN.H11MO.0.A	http://hocomoco.autosome.ru/motif/COE1_HUMAN.H11MO.0.A
10	1	8	STREME	3-DCWGCWGH	STREME-3	DCWGCWGH	8	96	2.26e-006	1.49e+000	1	STREME	3-DCWGCWGH
11	1	9	MEME	CCASYAGRGGG	MEME-1	CCASYAGRGGG	11	45	3.89e-006	2.00e-026	1	db/motif_databases/HUMAN/HOCOMOCOv11_core_HUMAN_mono_meme_format.meme	CTCF_HUMAN.H11MO.0.A	http://hocomoco.autosome.ru/motif/CTCF_HUMAN.H11MO.0.A
12	0	1	db/motif_databases/HUMAN/HOCOMOCOv11_core_HUMAN_mono_meme_format.meme	ZIC3_HUMAN.H11MO.0.B		GGCYHCCTGCTGWGH	15	73	4.61e-006	1.87e-003	1	db/motif_databases/HUMAN/HOCOMOCOv11_core_HUMAN_mono_meme_format.meme	ZIC3_HUMAN.H11MO.0.B	http://hocomoco.autosome.ru/motif/ZIC3_HUMAN.H11MO.0.B
13	0	5	db/motif_databases/HUMAN/HOCOMOCOv11_core_HUMAN_mono_meme_format.meme	SMAD2_HUMAN.H11MO.0.A		TGTCTGNCWCCT	12	149	4.67e-006	1.90e-003	1	db/motif_databases/HUMAN/HOCOMOCOv11_core_HUMAN_mono_meme_format.meme	SMAD2_HUMAN.H11MO.0.A	http://hocomoco.autosome.ru/motif/SMAD2_HUMAN.H11MO.0.A
14	0	1	db/motif_databases/HUMAN/HOCOMOCOv11_core_HUMAN_mono_meme_format.meme	ELF3_HUMAN.H11MO.0.A		RAABVAGGAAGTRR	14	99	1.08e-005	4.39e-003	1	db/motif_databases/HUMAN/HOCOMOCOv11_core_HUMAN_mono_meme_format.meme	ELF3_HUMAN.H11MO.0.A	http://hocomoco.autosome.ru/motif/ELF3_HUMAN.H11MO.0.A
15	0	8	db/motif_databases/HUMAN/HOCOMOCOv11_core_HUMAN_mono_meme_format.meme	OSR2_HUMAN.H11MO.0.C		GBYSCWGCTNCTGYDG	16	25	1.42e-005	5.77e-003	1	db/motif_databases/HUMAN/HOCOMOCOv11_core_HUMAN_mono_meme_format.meme	OSR2_HUMAN.H11MO.0.C	http://hocomoco.autosome.ru/motif/OSR2_HUMAN.H11MO.0.C
16	0	1	db/motif_databases/HUMAN/HOCOMOCOv11_core_HUMAN_mono_meme_format.meme	STAT6_HUMAN.H11MO.0.B		TTCTSWGGAAR	11	218	1.43e-005	5.81e-003	1	db/motif_databases/HUMAN/HOCOMOCOv11_core_HUMAN_mono_meme_format.meme	STAT6_HUMAN.H11MO.0.B	http://hocomoco.autosome.ru/motif/STAT6_HUMAN.H11MO.0.B
17	0	4	db/motif_databases/HUMAN/HOCOMOCOv11_core_HUMAN_mono_meme_format.meme	ITF2_HUMAN.H11MO.0.C		DGCAGSTGKS	10	215	1.58e-005	6.41e-003	1	db/motif_databases/HUMAN/HOCOMOCOv11_core_HUMAN_mono_meme_format.meme	ITF2_HUMAN.H11MO.0.C	http://hocomoco.autosome.ru/motif/ITF2_HUMAN.H11MO.0.C
18	0	4	db/motif_databases/HUMAN/HOCOMOCOv11_core_HUMAN_mono_meme_format.meme	HTF4_HUMAN.H11MO.0.A		DSCAGSTGKG	10	249	1.83e-005	7.45e-003	1	db/motif_databases/HUMAN/HOCOMOCOv11_core_HUMAN_mono_meme_format.meme	HTF4_HUMAN.H11MO.0.A	http://hocomoco.autosome.ru/motif/HTF4_HUMAN.H11MO.0.A
19	0	4	db/motif_databases/HUMAN/HOCOMOCOv11_core_HUMAN_mono_meme_format.meme	NDF1_HUMAN.H11MO.0.A		RRCAGATGGY	10	53	2.01e-005	8.16e-003	1	db/motif_databases/HUMAN/HOCOMOCOv11_core_HUMAN_mono_meme_format.meme	NDF1_HUMAN.H11MO.0.A	http://hocomoco.autosome.ru/motif/NDF1_HUMAN.H11MO.0.A
20	1	10	db/motif_databases/HUMAN/HOCOMOCOv11_core_HUMAN_mono_meme_format.meme	COT2_HUMAN.H11MO.0.A		CARAGGTCARRGD	13	67	2.36e-005	9.59e-003	1	db/motif_databases/HUMAN/HOCOMOCOv11_core_HUMAN_mono_meme_format.meme	COT2_HUMAN.H11MO.0.A	http://hocomoco.autosome.ru/motif/COT2_HUMAN.H11MO.0.A
21	0	1	db/motif_databases/HUMAN/HOCOMOCOv11_core_HUMAN_mono_meme_format.meme	STAT4_HUMAN.H11MO.0.A		YTTCYYRGMAV	11	125	2.63e-005	1.07e-002	1	db/motif_databases/HUMAN/HOCOMOCOv11_core_HUMAN_mono_meme_format.meme	STAT4_HUMAN.H11MO.0.A	http://hocomoco.autosome.ru/motif/STAT4_HUMAN.H11MO.0.A
22	0	5	db/motif_databases/HUMAN/HOCOMOCOv11_core_HUMAN_mono_meme_format.meme	TBX3_HUMAN.H11MO.0.C		DRAGGTGBSAR	11	112	3.26e-005	1.33e-002	1	db/motif_databases/HUMAN/HOCOMOCOv11_core_HUMAN_mono_meme_format.meme	TBX3_HUMAN.H11MO.0.C	http://hocomoco.autosome.ru/motif/TBX3_HUMAN.H11MO.0.C
23	0	4	db/motif_databases/HUMAN/HOCOMOCOv11_core_HUMAN_mono_meme_format.meme	BHA15_HUMAN.H11MO.0.B		SSAGCAGCTGG	11	98	5.17e-005	2.10e-002	1	db/motif_databases/HUMAN/HOCOMOCOv11_core_HUMAN_mono_meme_format.meme	BHA15_HUMAN.H11MO.0.B	http://hocomoco.autosome.ru/motif/BHA15_HUMAN.H11MO.0.B
24	0	1	db/motif_databases/HUMAN/HOCOMOCOv11_core_HUMAN_mono_meme_format.meme	ELK1_HUMAN.H11MO.0.B		RCCGGAAGTGV	11	85	5.78e-005	2.34e-002	1	db/motif_databases/HUMAN/HOCOMOCOv11_core_HUMAN_mono_meme_format.meme	ELK1_HUMAN.H11MO.0.B	http://hocomoco.autosome.ru/motif/ELK1_HUMAN.H11MO.0.B
25	0	9	db/motif_databases/HUMAN/HOCOMOCOv11_core_HUMAN_mono_meme_format.meme	CTCFL_HUMAN.H11MO.0.A		GCCDSYAGGGGGCGCYV	17	20	6.25e-005	2.54e-002	1	db/motif_databases/HUMAN/HOCOMOCOv11_core_HUMAN_mono_meme_format.meme	CTCFL_HUMAN.H11MO.0.A	http://hocomoco.autosome.ru/motif/CTCFL_HUMAN.H11MO.0.A
26	0	5	db/motif_databases/HUMAN/HOCOMOCOv11_core_HUMAN_mono_meme_format.meme	SMAD4_HUMAN.H11MO.0.B		CWGTCTGDCACCT	13	170	9.96e-005	4.04e-002	1	db/motif_databases/HUMAN/HOCOMOCOv11_core_HUMAN_mono_meme_format.meme	SMAD4_HUMAN.H11MO.0.B	http://hocomoco.autosome.ru/motif/SMAD4_HUMAN.H11MO.0.B
27	1	11	STREME	4-ATGACTCACT	STREME-4	ATGACTCACT	10	24	1.02e-001	2.00e+000	1	db/motif_databases/HUMAN/HOCOMOCOv11_core_HUMAN_mono_meme_format.meme	FOSL2_HUMAN.H11MO.0.A	http://hocomoco.autosome.ru/motif/FOSL2_HUMAN.H11MO.0.A
# XSTREME (Motif Discovery and Enrichment Analysis): Version 5.5.5 released on Thu Sep 14 08:48:04 2023 +1000
# The format of this file is described at https://meme-suite.org/meme/doc/xstreme-output-format.html
# xstreme --oc . --time 240 --streme-totallength 4000000 --meme-searchsize 100000 --dna --order 0 --evt 0.05 --minw 6 --maxw 15 --align center --meme-mod zoops --m db/motif_databases/HUMAN/HOCOMOCOv11_core_HUMAN_mono_meme_format.meme --p MOA3_gain_diff.fa
