## Supplementary material for "The cistrome response to hypoxia in human umbilical vein endothelial cells": Singh--Bass_Supplemental_FILE_S1: motif_alignment.txt

Query_ID	Target_ID	Optimal_offset	p-value	E-value	q-value	Overlap	Query_consensus	Target_consensus	Orientation
1	1	0	5.25581e-23	1.99721e-21	3.99442e-21	9	CACCAGGGG	CACCAGGGG	+
1	7	1	7.33188e-11	2.78611e-09	2.78611e-09	9	CACCAGGGG	CCACCAGAGGGCACT	+
1	10	4	2.27224e-09	8.63452e-08	5.75635e-08	9	CACCAGGGG	TGGCCACCAGGGGGCGCCA	+
1	4	2	3.37627e-05	0.00128298	0.000641492	9	CACCAGGGG	GCCGCCAGGGGGCGCCG	+
1	33	3	0.00514273	0.195424	0.0781695	9	CACCAGGGG	TCACAGCAGGGGGCC	-
2	2	0	1.78758e-21	6.79279e-20	1.35856e-19	8	CAAAGTGC	CAAAGTGC	+
2	38	6	0.00269669	0.102474	0.0993887	7	CAAAGTGC	CCACATCAAAGGG	-
2	16	5	0.00392324	0.149083	0.0993887	8	CAAAGTGC	AACATCAAAGGCA	-
3	3	0	1.07953e-25	4.10223e-24	8.20446e-24	10	GACAGATGGT	GACAGATGGT	+
3	6	0	1.51782e-10	5.7677e-09	3.84514e-09	9	GACAGATGGT	AACAGATGG	+
3	9	0	1.51782e-10	5.7677e-09	3.84514e-09	9	GACAGATGGT	AGCAGATGG	+
3	23	2	5.30791e-06	0.000201701	0.00010085	10	GACAGATGGT	GGGACAGCTGCGG	-
3	14	9	9.41495e-06	0.000357768	0.000143107	9	GACAGATGGT	CAGAAGGGAAACAGCTGG	-
3	24	2	1.19169e-05	0.000452844	0.000150948	9	GACAGATGGT	GCAGCAGCTGG	+
3	19	1	3.09649e-05	0.00117667	0.000336191	9	GACAGATGGT	AAACAGCTGG	-
3	18	0	4.10794e-05	0.00156102	0.000375179	10	GACAGATGGT	GGCAGCTGGG	+
3	15	3	4.44291e-05	0.00168831	0.000375179	10	GACAGATGGT	GGGAGCAGGTGCAG	-
3	29	-1	8.64968e-05	0.00328688	0.000657376	7	GACAGATGGT	GCAGCTG	-
3	11	1	0.000207089	0.00786937	0.00142031	10	GACAGATGGT	CCACATCTGGA	-
3	13	0	0.000235183	0.00893695	0.00142031	10	GACAGATGGT	TGCAGCTGTG	+
3	31	5	0.000334405	0.0127074	0.00158842	9	GACAGATGGT	CAGGAAACAGCTGG	-
3	7	2	0.00466879	0.177414	0.0147845	10	GACAGATGGT	CCACCAGAGGGCACT	+
3	10	5	0.00523637	0.198982	0.0159186	10	GACAGATGGT	TGGCCACCAGGGGGCGCCA	+
3	4	3	0.0158807	0.603465	0.0431046	10	GACAGATGGT	GCCGCCAGGGGGCGCCG	+
3	1	1	0.0173899	0.660815	0.0455735	8	GACAGATGGT	CACCAGGGG	+
3	21	0	0.0253099	0.961778	0.0620502	10	GACAGATGGT	GCCCGGGGGC	+
3	33	1	0.0312225	1.18646	0.0741535	10	GACAGATGGT	TCACAGCAGGGGGCC	-
4	4	0	0	0	0	17	GCCGCCAGGGGGCGCCG	GCCGCCAGGGGGCGCCG	+
4	10	2	2.01177e-14	7.64474e-13	7.64474e-13	17	GCCGCCAGGGGGCGCCG	TGGCCACCAGGGGGCGCCA	+
4	7	-1	3.94828e-10	1.50034e-08	1.00023e-08	15	GCCGCCAGGGGGCGCCG	CCACCAGAGGGCACT	+
4	1	-2	0.000714757	0.0271608	0.0135804	9	GCCGCCAGGGGGCGCCG	CACCAGGGG	+
5	5	0	7.15076e-27	2.71729e-25	5.43458e-25	9	CTGAAAAAT	CTGAAAAAT	+
6	6	0	7.41391e-23	2.81729e-21	5.63457e-21	9	AACAGATGG	AACAGATGG	+
6	9	0	1.89746e-11	7.21036e-10	7.21036e-10	9	AACAGATGG	AGCAGATGG	+
6	3	0	5.27697e-11	2.00525e-09	1.33683e-09	9	AACAGATGG	GACAGATGGT	+
6	14	9	8.91941e-07	3.38938e-05	1.69469e-05	9	AACAGATGG	CAGAAGGGAAACAGCTGG	-
6	24	2	5.22138e-06	0.000198413	7.9365e-05	9	AACAGATGG	GCAGCAGCTGG	+
6	23	2	1.17368e-05	0.000445999	0.000148666	9	AACAGATGG	GGGACAGCTGCGG	-
6	18	0	1.94071e-05	0.000737471	0.000210706	9	AACAGATGG	GGCAGCTGGG	+
6	19	1	4.97013e-05	0.00188865	0.000472163	9	AACAGATGG	AAACAGCTGG	-
6	15	3	7.81764e-05	0.0029707	0.000660156	9	AACAGATGG	GGGAGCAGGTGCAG	-
6	29	-1	8.77531e-05	0.00333462	0.000666924	7	AACAGATGG	GCAGCTG	-
6	31	5	0.000127722	0.00485342	0.00088244	9	AACAGATGG	CAGGAAACAGCTGG	-
6	13	0	0.000205277	0.00780053	0.00130009	9	AACAGATGG	TGCAGCTGTG	+
6	11	1	0.000245754	0.00933864	0.00143671	9	AACAGATGG	CCACATCTGGA	-
6	10	5	0.00481614	0.183013	0.017491	9	AACAGATGG	TGGCCACCAGGGGGCGCCA	+
6	7	2	0.00509882	0.193755	0.0176141	9	AACAGATGG	CCACCAGAGGGCACT	+
6	4	3	0.0101911	0.387262	0.0322719	9	AACAGATGG	GCCGCCAGGGGGCGCCG	+
6	33	1	0.0172084	0.653919	0.0503015	9	AACAGATGG	TCACAGCAGGGGGCC	-
6	1	1	0.0197588	0.750835	0.0556174	8	AACAGATGG	CACCAGGGG	+
7	7	0	4.68034e-43	1.77853e-41	3.55706e-41	15	CCACCAGAGGGCACT	CCACCAGAGGGCACT	+
7	10	3	6.17761e-17	2.34749e-15	2.34749e-15	15	CCACCAGAGGGCACT	TGGCCACCAGGGGGCGCCA	+
7	1	-1	1.98278e-11	7.53457e-10	5.02304e-10	9	CCACCAGAGGGCACT	CACCAGGGG	+
7	4	1	5.02572e-11	1.90977e-09	9.54886e-10	15	CCACCAGAGGGCACT	GCCGCCAGGGGGCGCCG	+
7	9	-2	0.00364096	0.138356	0.0426007	9	CCACCAGAGGGCACT	AGCAGATGG	+
7	3	-2	0.00366233	0.139168	0.0426007	10	CCACCAGAGGGCACT	GACAGATGGT	+
7	6	-2	0.00392374	0.149102	0.0426007	9	CCACCAGAGGGCACT	AACAGATGG	+
7	33	2	0.00659933	0.250774	0.0626936	13	CCACCAGAGGGCACT	TCACAGCAGGGGGCC	-
7	24	0	0.00897353	0.340994	0.0757765	11	CCACCAGAGGGCACT	GCAGCAGCTGG	+
8	8	0	5.61168e-17	2.13244e-15	4.26488e-15	6	CCCAGG	CCCAGG	+
9	9	0	1.96217e-21	7.45624e-20	1.49125e-19	9	AGCAGATGG	AGCAGATGG	+
9	6	0	5.32725e-11	2.02435e-09	2.02435e-09	9	AGCAGATGG	AACAGATGG	+
9	3	0	1.417e-10	5.38462e-09	3.58974e-09	9	AGCAGATGG	GACAGATGGT	+
9	24	2	5.93234e-08	2.25429e-06	1.12714e-06	9	AGCAGATGG	GCAGCAGCTGG	+
9	14	9	5.43335e-07	2.06467e-05	8.25869e-06	9	AGCAGATGG	CAGAAGGGAAACAGCTGG	-
9	18	0	4.15631e-06	0.00015794	4.78531e-05	9	AGCAGATGG	GGCAGCTGGG	+
9	23	2	4.83264e-06	0.00018364	4.78531e-05	9	AGCAGATGG	GGGACAGCTGCGG	-
9	15	3	5.03717e-06	0.000191412	4.78531e-05	9	AGCAGATGG	GGGAGCAGGTGCAG	-
9	19	1	7.60558e-06	0.000289012	6.42249e-05	9	AGCAGATGG	AAACAGCTGG	-
9	29	-1	8.64206e-06	0.000328398	6.56797e-05	7	AGCAGATGG	GCAGCTG	-
9	13	0	3.16925e-05	0.00120431	0.000218966	9	AGCAGATGG	TGCAGCTGTG	+
9	11	1	0.000143375	0.00544826	0.000838194	9	AGCAGATGG	CCACATCTGGA	-
9	31	5	0.000221133	0.00840304	0.00120043	9	AGCAGATGG	CAGGAAACAGCTGG	-
9	10	5	0.00301706	0.114648	0.0104226	9	AGCAGATGG	TGGCCACCAGGGGGCGCCA	+
9	7	2	0.00399267	0.151721	0.0126435	9	AGCAGATGG	CCACCAGAGGGCACT	+
9	1	1	0.0115749	0.439845	0.0330769	8	AGCAGATGG	CACCAGGGG	+
9	4	3	0.011751	0.446539	0.0330769	9	AGCAGATGG	GCCGCCAGGGGGCGCCG	+
10	10	0	0	0	0	19	TGGCCACCAGGGGGCGCCA	TGGCCACCAGGGGGCGCCA	+
10	7	-3	8.06049e-17	3.06299e-15	3.06299e-15	15	TGGCCACCAGGGGGCGCCA	CCACCAGAGGGCACT	+
10	4	-2	4.77189e-16	1.81332e-14	1.20888e-14	17	TGGCCACCAGGGGGCGCCA	GCCGCCAGGGGGCGCCG	+
10	1	-4	5.98774e-10	2.27534e-08	1.13767e-08	9	TGGCCACCAGGGGGCGCCA	CACCAGGGG	+
10	9	-5	0.00390792	0.148501	0.058659	9	TGGCCACCAGGGGGCGCCA	AGCAGATGG	+
10	3	-5	0.00519017	0.197227	0.058659	10	TGGCCACCAGGGGGCGCCA	GACAGATGGT	+
10	6	-5	0.00563657	0.21419	0.058659	9	TGGCCACCAGGGGGCGCCA	AACAGATGG	+
10	33	-1	0.00635617	0.241535	0.058659	15	TGGCCACCAGGGGGCGCCA	TCACAGCAGGGGGCC	-
10	24	-3	0.00786758	0.298968	0.058659	11	TGGCCACCAGGGGGCGCCA	GCAGCAGCTGG	+
10	20	-4	0.00866234	0.329169	0.058659	15	TGGCCACCAGGGGGCGCCA	CAGCAGAAGCAGCAGC	-
10	14	4	0.00980991	0.372776	0.058659	14	TGGCCACCAGGGGGCGCCA	CAGAAGGGAAACAGCTGG	-
10	21	-5	0.0100338	0.381284	0.058659	10	TGGCCACCAGGGGGCGCCA	GCCCGGGGGC	+
10	15	-2	0.0137655	0.523088	0.0747269	14	TGGCCACCAGGGGGCGCCA	GGGAGCAGGTGCAG	-
11	11	0	1.42365e-31	5.40988e-30	1.08198e-29	11	TCCAGATGTGG	TCCAGATGTGG	+
11	19	-1	7.84367e-07	2.98059e-05	2.98059e-05	10	TCCAGATGTGG	CCAGCTGTTT	+
11	24	-1	1.18329e-06	4.4965e-05	2.99767e-05	10	TCCAGATGTGG	CCAGCTGCTGC	-
11	13	0	8.3239e-06	0.000316308	0.000158154	10	TCCAGATGTGG	TGCAGCTGTG	+
11	23	1	3.38772e-05	0.00128733	0.000514933	11	TCCAGATGTGG	CCGCAGCTGTCCC	+
11	18	0	4.86134e-05	0.00184731	0.000615769	10	TCCAGATGTGG	GGCAGCTGGG	+
11	9	-1	0.000112276	0.00426649	0.00106662	9	TCCAGATGTGG	CCATCTGCT	-
11	6	-1	0.000197764	0.00751502	0.00143915	9	TCCAGATGTGG	CCATCTGTT	-
11	14	-1	0.000225663	0.00857517	0.00143915	10	TCCAGATGTGG	CCAGCTGTTTCCCTTCTG	+
11	15	3	0.000234372	0.00890615	0.00143915	11	TCCAGATGTGG	GGGAGCAGGTGCAG	-
11	3	0	0.000246171	0.00935449	0.00143915	10	TCCAGATGTGG	ACCATCTGTC	-
11	31	-1	0.000514976	0.0195691	0.00240018	10	TCCAGATGTGG	CCAGCTGTTTCCTG	+
11	29	-1	0.000536883	0.0204016	0.00240018	7	TCCAGATGTGG	GCAGCTG	-
11	33	4	0.00312646	0.118805	0.00990045	11	TCCAGATGTGG	GGCCCCCTGCTGTGA	+
11	1	1	0.0174765	0.664106	0.049193	8	TCCAGATGTGG	CACCAGGGG	+
11	8	0	0.0301284	1.14488	0.0817771	6	TCCAGATGTGG	CCCAGG	+
12	12	0	1.43015e-26	5.43458e-25	1.08692e-24	9	GCTAATGGA	GCTAATGGA	+
13	13	0	1.64764e-29	6.26104e-28	1.25221e-27	10	TGCAGCTGTG	TGCAGCTGTG	+
13	18	0	4.11555e-11	1.56391e-09	1.56391e-09	10	TGCAGCTGTG	GGCAGCTGGG	+
13	29	-1	5.36333e-06	0.000203807	0.000135871	7	TGCAGCTGTG	GCAGCTG	-
13	23	1	1.11286e-05	0.000422889	0.000209645	10	TGCAGCTGTG	CCGCAGCTGTCCC	+
13	11	0	1.37924e-05	0.000524112	0.000209645	10	TGCAGCTGTG	TCCAGATGTGG	+
13	24	2	2.80296e-05	0.00106512	0.000337865	9	TGCAGCTGTG	GCAGCAGCTGG	+
13	15	3	3.11192e-05	0.00118253	0.000337865	10	TGCAGCTGTG	GGGAGCAGGTGCAG	-
13	19	-1	3.82118e-05	0.00145205	0.000346037	9	TGCAGCTGTG	CCAGCTGTTT	+
13	9	0	4.88829e-05	0.00185755	0.00037151	9	TGCAGCTGTG	AGCAGATGG	+
13	6	0	0.000399928	0.0151973	0.00217104	9	TGCAGCTGTG	AACAGATGG	+
13	3	0	0.000459792	0.0174721	0.00232961	10	TGCAGCTGTG	GACAGATGGT	+
13	14	9	0.000655173	0.0248966	0.00311207	9	TGCAGCTGTG	CAGAAGGGAAACAGCTGG	-
13	31	5	0.000915157	0.034776	0.00371214	9	TGCAGCTGTG	CAGGAAACAGCTGG	-
13	33	4	0.000961403	0.0365333	0.00371214	10	TGCAGCTGTG	GGCCCCCTGCTGTGA	+
13	32	-2	0.0158773	0.603338	0.0430956	8	TGCAGCTGTG	CAGGTGACAGAG	-
14	14	0	0	0	0	18	CCAGCTGTTTCCCTTCTG	CCAGCTGTTTCCCTTCTG	+
14	31	0	9.40348e-12	3.57332e-10	3.57332e-10	14	CCAGCTGTTTCCCTTCTG	CCAGCTGTTTCCTG	+
14	24	0	7.35427e-09	2.79462e-07	1.49647e-07	11	CCAGCTGTTTCCCTTCTG	CCAGCTGCTGC	-
14	9	0	7.87614e-09	2.99293e-07	1.49647e-07	9	CCAGCTGTTTCCCTTCTG	CCATCTGCT	-
14	6	0	1.8538e-08	7.04444e-07	2.81778e-07	9	CCAGCTGTTTCCCTTCTG	CCATCTGTT	-
14	3	1	7.85296e-07	2.98413e-05	9.94709e-06	9	CCAGCTGTTTCCCTTCTG	ACCATCTGTC	-
14	18	1	4.09954e-06	0.000155783	4.45093e-05	9	CCAGCTGTTTCCCTTCTG	CCCAGCTGCC	-
14	19	0	6.01442e-06	0.000228548	5.56549e-05	10	CCAGCTGTTTCCCTTCTG	CCAGCTGTTT	+
14	15	2	6.59071e-06	0.000250447	5.56549e-05	12	CCAGCTGTTTCCCTTCTG	CTGCACCTGCTCCC	+
14	23	2	7.62291e-06	0.00028967	5.79341e-05	11	CCAGCTGTTTCCCTTCTG	CCGCAGCTGTCCC	+
14	11	1	4.45187e-05	0.00169171	0.000307584	10	CCAGCTGTTTCCCTTCTG	TCCAGATGTGG	+
14	13	1	6.07751e-05	0.00230946	0.000384909	9	CCAGCTGTTTCCCTTCTG	CACAGCTGCA	-
14	29	-1	0.00036691	0.0139426	0.0019918	7	CCAGCTGTTTCCCTTCTG	CAGCTGC	+
14	10	5	0.0080051	0.304194	0.027654	14	CCAGCTGTTTCCCTTCTG	TGGCGCCCCCTGGTGGCCA	-
14	20	3	0.0124463	0.472958	0.0411268	13	CCAGCTGTTTCCCTTCTG	GCTGCTGCTTCTGCTG	+
14	33	2	0.0208885	0.793762	0.0587972	13	CCAGCTGTTTCCCTTCTG	TCACAGCAGGGGGCC	-
14	32	-2	0.0376464	1.43056	0.0953709	12	CCAGCTGTTTCCCTTCTG	CTCTGTCACCTG	+
15	15	0	1.13201e-38	4.30162e-37	8.60324e-37	14	CTGCACCTGCTCCC	CTGCACCTGCTCCC	+
15	23	0	5.95915e-10	2.26448e-08	2.26448e-08	13	CTGCACCTGCTCCC	CCGCAGCTGTCCC	+
15	29	-3	2.32829e-08	8.84752e-07	5.89835e-07	7	CTGCACCTGCTCCC	CAGCTGC	+
15	24	-2	8.51327e-07	3.23504e-05	1.61752e-05	11	CTGCACCTGCTCCC	CCAGCTGCTGC	-
15	18	-1	1.84105e-06	6.996e-05	2.7984e-05	10	CTGCACCTGCTCCC	CCCAGCTGCC	-
15	9	-2	5.56535e-06	0.000211483	7.04945e-05	9	CTGCACCTGCTCCC	CCATCTGCT	-
15	13	-1	3.66964e-05	0.00139446	0.000398418	10	CTGCACCTGCTCCC	CACAGCTGCA	-
15	3	-1	5.83887e-05	0.00221877	0.000531968	10	CTGCACCTGCTCCC	ACCATCTGTC	-
15	14	-2	6.29963e-05	0.00239386	0.000531968	12	CTGCACCTGCTCCC	CCAGCTGTTTCCCTTCTG	+
15	6	-2	7.90427e-05	0.00300362	0.000578145	9	CTGCACCTGCTCCC	CCATCTGTT	-
15	19	-2	8.36789e-05	0.0031798	0.000578145	10	CTGCACCTGCTCCC	CCAGCTGTTT	+
15	20	1	0.000205353	0.00780341	0.00118049	14	CTGCACCTGCTCCC	GCTGCTGCTTCTGCTG	+
15	31	-2	0.000222216	0.0084442	0.00118049	12	CTGCACCTGCTCCC	CCAGCTGTTTCCTG	+
15	11	0	0.000350053	0.013302	0.00156494	11	CTGCACCTGCTCCC	CCACATCTGGA	-
16	16	0	4.0311e-37	1.53182e-35	3.06364e-35	13	TGCCTTTGATGTT	TGCCTTTGATGTT	+
16	38	-1	1.5246e-15	5.79348e-14	5.79348e-14	12	TGCCTTTGATGTT	CCCTTTGATGTGG	+
17	17	0	3.39416e-18	1.28978e-16	2.57956e-16	7	TGACAGC	TGACAGC	+
18	18	0	1.23573e-28	4.69578e-27	9.39156e-27	10	GGCAGCTGGG	GGCAGCTGGG	+
18	13	0	2.32689e-10	8.84219e-09	8.84219e-09	10	GGCAGCTGGG	TGCAGCTGTG	+
18	29	-1	6.25695e-07	2.37764e-05	1.58509e-05	7	GGCAGCTGGG	GCAGCTG	-
18	24	2	1.51597e-06	5.7607e-05	2.88035e-05	9	GGCAGCTGGG	GCAGCAGCTGG	+
18	15	3	2.0748e-06	7.88424e-05	3.1537e-05	10	GGCAGCTGGG	GGGAGCAGGTGCAG	-
18	9	0	6.42464e-06	0.000244136	8.13787e-05	9	GGCAGCTGGG	AGCAGATGG	+
18	23	2	1.83907e-05	0.000698848	0.000199671	10	GGCAGCTGGG	GGGACAGCTGCGG	-
18	6	0	3.51901e-05	0.00133722	0.000334306	9	GGCAGCTGGG	AACAGATGG	+
18	14	9	7.87167e-05	0.00299123	0.00065698	9	GGCAGCTGGG	CAGAAGGGAAACAGCTGG	-
18	3	0	0.000152236	0.00578495	0.00105181	10	GGCAGCTGGG	GACAGATGGT	+
18	19	1	0.000184191	0.00699925	0.00116654	9	GGCAGCTGGG	AAACAGCTGG	-
18	11	0	0.000203663	0.00773918	0.00119064	10	GGCAGCTGGG	TCCAGATGTGG	+
18	31	5	0.000297576	0.0113079	0.00161541	9	GGCAGCTGGG	CAGGAAACAGCTGG	-
18	32	-2	0.0145746	0.553836	0.0410249	8	GGCAGCTGGG	CAGGTGACAGAG	-
18	33	4	0.0231066	0.878052	0.062718	10	GGCAGCTGGG	GGCCCCCTGCTGTGA	+
18	20	4	0.0393785	1.49638	0.0997588	10	GGCAGCTGGG	CAGCAGAAGCAGCAGC	-
19	19	0	1.21804e-24	4.62854e-23	9.25707e-23	10	CCAGCTGTTT	CCAGCTGTTT	+
19	24	0	3.50819e-07	1.33311e-05	1.33311e-05	10	CCAGCTGTTT	CCAGCTGCTGC	-
19	23	2	9.09748e-07	3.45704e-05	2.30469e-05	10	CCAGCTGTTT	CCGCAGCTGTCCC	+
19	11	1	3.41988e-06	0.000129956	4.33185e-05	10	CCAGCTGTTT	TCCAGATGTGG	+
19	9	0	1.96127e-05	0.000745284	0.000212938	9	CCAGCTGTTT	CCATCTGCT	-
19	29	-1	4.30561e-05	0.00163613	0.000409032	7	CCAGCTGTTT	CAGCTGC	+
19	13	1	6.25165e-05	0.00237563	0.000440128	9	CCAGCTGTTT	TGCAGCTGTG	+
19	3	1	6.25165e-05	0.00237563	0.000440128	9	CCAGCTGTTT	ACCATCTGTC	-
19	14	0	0.000103601	0.00393683	0.000565615	10	CCAGCTGTTT	CCAGCTGTTTCCCTTCTG	+
19	6	0	0.000111448	0.00423502	0.000565615	9	CCAGCTGTTT	CCATCTGTT	-
19	15	2	0.000111634	0.00424211	0.000565615	10	CCAGCTGTTT	CTGCACCTGCTCCC	+
19	18	1	0.000136135	0.00517315	0.000608606	9	CCAGCTGTTT	CCCAGCTGCC	-
19	31	0	0.000220226	0.00836858	0.000836858	10	CCAGCTGTTT	CCAGCTGTTTCCTG	+
19	33	5	0.000953469	0.0362318	0.00315059	10	CCAGCTGTTT	GGCCCCCTGCTGTGA	+
19	1	2	0.0339346	1.28951	0.088932	7	CCAGCTGTTT	CACCAGGGG	+
20	20	0	2.10195e-44	7.9874e-43	1.59748e-42	16	GCTGCTGCTTCTGCTG	GCTGCTGCTTCTGCTG	+
20	15	-1	0.000137794	0.00523616	0.00523616	14	GCTGCTGCTTCTGCTG	CTGCACCTGCTCCC	+
20	24	-3	0.000398928	0.0151592	0.0101062	11	GCTGCTGCTTCTGCTG	CCAGCTGCTGC	-
20	23	-1	0.00114109	0.0433616	0.0216808	13	GCTGCTGCTTCTGCTG	CCGCAGCTGTCCC	+
21	21	0	1.15335e-28	4.38273e-27	8.76545e-27	10	GCCCGGGGGC	GCCCGGGGGC	+
21	30	3	0.000802789	0.030506	0.030506	10	GCCCGGGGGC	ATGCCCTGAGGCCA	+
22	22	0	7.15076e-27	2.71729e-25	5.43458e-25	9	AAAGGTCAG	AAAGGTCAG	+
23	23	0	4.57127e-33	1.73708e-31	3.47416e-31	13	CCGCAGCTGTCCC	CCGCAGCTGTCCC	+
23	15	0	5.49002e-10	2.08621e-08	2.08621e-08	13	CCGCAGCTGTCCC	CTGCACCTGCTCCC	+
23	24	-2	9.96368e-08	3.7862e-06	2.52413e-06	11	CCGCAGCTGTCCC	CCAGCTGCTGC	-
23	19	-2	6.25877e-07	2.37833e-05	1.18917e-05	10	CCGCAGCTGTCCC	CCAGCTGTTT	+
23	9	-2	6.41888e-06	0.000243918	6.12405e-05	9	CCGCAGCTGTCCC	CCATCTGCT	-
23	29	-3	6.59826e-06	0.000250734	6.12405e-05	7	CCGCAGCTGTCCC	CAGCTGC	+
23	18	-1	1.12066e-05	0.000425852	7.74276e-05	10	CCGCAGCTGTCCC	CCCAGCTGCC	-
23	3	-1	1.12066e-05	0.000425852	7.74276e-05	10	CCGCAGCTGTCCC	ACCATCTGTC	-
23	13	-1	1.51474e-05	0.000575603	9.59338e-05	10	CCGCAGCTGTCCC	TGCAGCTGTG	+
23	6	-2	1.83783e-05	0.000698374	0.000107442	9	CCGCAGCTGTCCC	CCATCTGTT	-
23	14	-2	5.51222e-05	0.00209464	0.000246429	11	CCGCAGCTGTCCC	CCAGCTGTTTCCCTTCTG	+
23	11	-1	6.85358e-05	0.00260436	0.000281601	11	CCGCAGCTGTCCC	TCCAGATGTGG	+
23	31	-2	0.000161045	0.00611972	0.000582831	11	CCGCAGCTGTCCC	CCAGCTGTTTCCTG	+
23	20	1	0.000936112	0.0355722	0.00296435	13	CCGCAGCTGTCCC	GCTGCTGCTTCTGCTG	+
23	33	3	0.00164357	0.0624556	0.00480428	12	CCGCAGCTGTCCC	GGCCCCCTGCTGTGA	+
24	24	0	2.27785e-31	8.65581e-30	1.73116e-29	11	GCAGCAGCTGG	GCAGCAGCTGG	+
24	23	0	1.02155e-07	3.8819e-06	3.8819e-06	11	GCAGCAGCTGG	GGGACAGCTGCGG	-
24	9	-2	1.53748e-07	5.84242e-06	3.89494e-06	9	GCAGCAGCTGG	AGCAGATGG	+
24	19	-1	3.01906e-07	1.14724e-05	5.73621e-06	10	GCAGCAGCTGG	AAACAGCTGG	-
24	14	7	7.35211e-07	2.7938e-05	1.08188e-05	11	GCAGCAGCTGG	CAGAAGGGAAACAGCTGG	-
24	15	1	8.5412e-07	3.24565e-05	1.08188e-05	11	GCAGCAGCTGG	GGGAGCAGGTGCAG	-
24	18	-2	2.46028e-06	9.34905e-05	2.67116e-05	9	GCAGCAGCTGG	GGCAGCTGGG	+
24	11	-1	3.89202e-06	0.000147897	3.18627e-05	10	GCAGCAGCTGG	CCACATCTGGA	-
24	29	-3	4.19246e-06	0.000159314	3.18627e-05	7	GCAGCAGCTGG	GCAGCTG	-
24	6	-2	7.07266e-06	0.000268761	4.88656e-05	9	GCAGCAGCTGG	AACAGATGG	+
24	3	-2	1.99285e-05	0.000757282	0.000126214	9	GCAGCAGCTGG	GACAGATGGT	+
24	13	-2	2.19612e-05	0.000834525	0.000128388	9	GCAGCAGCTGG	TGCAGCTGTG	+
24	31	3	0.000111972	0.00425492	0.000567323	11	GCAGCAGCTGG	CAGGAAACAGCTGG	-
24	20	2	0.000342102	0.0129999	0.00130005	11	GCAGCAGCTGG	CAGCAGAAGCAGCAGC	-
24	33	2	0.00645825	0.245413	0.0188779	11	GCAGCAGCTGG	GGCCCCCTGCTGTGA	+
24	1	-1	0.0221396	0.841304	0.0542777	9	GCAGCAGCTGG	CACCAGGGG	+
24	10	3	0.0252977	0.961312	0.060082	11	GCAGCAGCTGG	TGGCCACCAGGGGGCGCCA	+
24	7	0	0.0285725	1.08576	0.0658034	11	GCAGCAGCTGG	CCACCAGAGGGCACT	+
25	25	0	1.13876e-22	4.32729e-21	8.65457e-21	9	TGGAAAACT	TGGAAAACT	+
25	5	1	0.00128919	0.0489893	0.0489893	8	TGGAAAACT	CTGAAAAAT	+
26	26	0	1.30507e-34	4.95926e-33	9.91852e-33	13	GGTGCTGGAGCCG	GGTGCTGGAGCCG	+
27	27	0	1.09344e-35	4.15506e-34	8.31011e-34	12	CCAAGAAGAATG	CCAAGAAGAATG	+
28	28	0	3.22695e-31	1.22624e-29	2.45248e-29	11	GGCGTGGGAAA	GGCGTGGGAAA	+
29	29	0	3.90376e-14	1.48343e-12	2.96686e-12	7	CAGCTGC	CAGCTGC	+
29	15	3	6.42635e-08	2.44201e-06	2.44201e-06	7	CAGCTGC	CTGCACCTGCTCCC	+
29	18	2	2.66248e-06	0.000101174	6.74496e-05	7	CAGCTGC	CCCAGCTGCC	-
29	24	1	4.59792e-06	0.000174721	8.73605e-05	7	CAGCTGC	CCAGCTGCTGC	-
29	9	1	9.84244e-06	0.000374013	0.000149605	7	CAGCTGC	CCATCTGCT	-
29	23	3	1.34775e-05	0.000512146	0.000161037	7	CAGCTGC	CCGCAGCTGTCCC	+
29	13	2	1.48324e-05	0.000563631	0.000161037	7	CAGCTGC	CACAGCTGCA	-
29	19	1	5.60732e-05	0.00213078	0.000473507	7	CAGCTGC	CCAGCTGTTT	+
29	6	1	0.000113281	0.00430466	0.000782666	7	CAGCTGC	CCATCTGTT	-
29	3	2	0.000134946	0.00512795	0.000854658	7	CAGCTGC	ACCATCTGTC	-
29	11	3	0.00103011	0.0391441	0.00507937	7	CAGCTGC	CCACATCTGGA	-
29	14	1	0.00200494	0.0761877	0.00790745	7	CAGCTGC	CCAGCTGTTTCCCTTCTG	+
29	31	1	0.010684	0.40599	0.0338325	7	CAGCTGC	CCAGCTGTTTCCTG	+
29	1	0	0.0188108	0.714809	0.0549853	7	CAGCTGC	CCCCTGGTG	-
29	33	6	0.0346343	1.3161	0.0974891	7	CAGCTGC	GGCCCCCTGCTGTGA	+
30	30	0	2.55427e-39	9.70622e-38	1.94124e-37	14	ATGCCCTGAGGCCA	ATGCCCTGAGGCCA	+
30	21	-3	0.000203113	0.0077183	0.00514553	10	ATGCCCTGAGGCCA	GCCCGGGGGC	+
30	8	-4	0.000816634	0.0310321	0.015516	6	ATGCCCTGAGGCCA	CCTGGG	-
31	31	0	2.90251e-41	1.10295e-39	2.20591e-39	14	CCAGCTGTTTCCTG	CCAGCTGTTTCCTG	+
31	14	0	7.14224e-12	2.71405e-10	2.71405e-10	14	CCAGCTGTTTCCTG	CCAGCTGTTTCCCTTCTG	+
31	24	0	3.50594e-05	0.00133226	0.000754156	11	CCAGCTGTTTCCTG	CCAGCTGCTGC	-
31	6	0	4.95379e-05	0.00188244	0.000754156	9	CCAGCTGTTTCCTG	CCATCTGTT	-
31	19	0	4.96156e-05	0.00188539	0.000754156	10	CCAGCTGTTTCCTG	CCAGCTGTTT	+
31	18	1	7.26196e-05	0.00275954	0.000919848	9	CCAGCTGTTTCCTG	CCCAGCTGCC	-
31	9	0	8.52025e-05	0.0032377	0.000925056	9	CCAGCTGTTTCCTG	CCATCTGCT	-
31	15	2	0.000116792	0.0044381	0.00105158	12	CCAGCTGTTTCCTG	CTGCACCTGCTCCC	+
31	23	2	0.000124529	0.0047321	0.00105158	11	CCAGCTGTTTCCTG	CCGCAGCTGTCCC	+
31	32	-2	0.000245937	0.00934559	0.00186019	12	CCAGCTGTTTCCTG	CTCTGTCACCTG	+
31	3	1	0.000269238	0.010231	0.00186019	9	CCAGCTGTTTCCTG	ACCATCTGTC	-
31	13	1	0.000337069	0.0128086	0.00213477	9	CCAGCTGTTTCCTG	CACAGCTGCA	-
31	11	1	0.000468726	0.0178116	0.00274024	10	CCAGCTGTTTCCTG	TCCAGATGTGG	+
31	29	-1	0.00937221	0.356144	0.0395715	7	CCAGCTGTTTCCTG	CAGCTGC	+
31	34	-1	0.0104701	0.397863	0.0418803	12	CCAGCTGTTTCCTG	TGTCTGTCACCT	+
31	20	3	0.0129598	0.492472	0.0492472	13	CCAGCTGTTTCCTG	GCTGCTGCTTCTGCTG	+
32	32	0	1.09344e-35	4.15506e-34	8.31011e-34	12	CTCTGTCACCTG	CTCTGTCACCTG	+
32	34	1	5.44205e-06	0.000206798	0.000206798	11	CTCTGTCACCTG	TGTCTGTCACCT	+
32	31	2	0.000257119	0.00977052	0.00651368	12	CTCTGTCACCTG	CCAGCTGTTTCCTG	+
33	33	0	1.60449e-42	6.09705e-41	1.21941e-40	15	GGCCCCCTGCTGTGA	GGCCCCCTGCTGTGA	+
33	13	-4	0.000374844	0.0142441	0.0102354	10	GGCCCCCTGCTGTGA	TGCAGCTGTG	+
33	19	-5	0.000404029	0.0153531	0.0102354	10	GGCCCCCTGCTGTGA	CCAGCTGTTT	+
33	23	-3	0.00118251	0.0449353	0.0224677	12	GGCCCCCTGCTGTGA	CCGCAGCTGTCCC	+
33	11	-4	0.00227575	0.0864786	0.0345914	11	GGCCCCCTGCTGTGA	TCCAGATGTGG	+
33	18	-4	0.00501419	0.190539	0.0590093	10	GGCCCCCTGCTGTGA	GGCAGCTGGG	+
33	24	-5	0.00695004	0.264101	0.0590093	10	GGCCCCCTGCTGTGA	CCAGCTGCTGC	-
33	1	-3	0.00873262	0.33184	0.0590093	9	GGCCCCCTGCTGTGA	CCCCTGGTG	-
33	6	-5	0.00873262	0.33184	0.0590093	9	GGCCCCCTGCTGTGA	CCATCTGTT	-
33	20	1	0.0089321	0.33942	0.0590093	15	GGCCCCCTGCTGTGA	GCTGCTGCTTCTGCTG	+
33	31	-5	0.0164181	0.623887	0.0822871	10	GGCCCCCTGCTGTGA	CCAGCTGTTTCCTG	+
33	30	-1	0.0173236	0.658297	0.0822871	14	GGCCCCCTGCTGTGA	ATGCCCTGAGGCCA	+
33	9	-5	0.0210386	0.799466	0.0910943	9	GGCCCCCTGCTGTGA	CCATCTGCT	-
33	3	-4	0.0227078	0.862897	0.0910943	10	GGCCCCCTGCTGTGA	ACCATCTGTC	-
33	10	3	0.023147	0.879587	0.0910943	15	GGCCCCCTGCTGTGA	TGGCGCCCCCTGGTGGCCA	-
34	34	0	3.28031e-35	1.24652e-33	2.49303e-33	12	TGTCTGTCACCT	TGTCTGTCACCT	+
34	32	-1	2.50199e-05	0.000950756	0.000950756	11	TGTCTGTCACCT	CTCTGTCACCTG	+
35	35	0	3.24042e-28	1.23136e-26	2.46272e-26	12	GGATGAGTCATC	GGATGAGTCATC	+
36	36	0	3.26233e-27	1.23969e-25	2.47937e-25	10	GGAGGGTGGG	GGAGGGTGGG	+
37	37	0	5.74011e-20	2.18124e-18	4.36248e-18	8	CAAATACA	CAAATACA	+
38	38	0	1.13375e-37	4.30824e-36	8.61648e-36	13	CCCTTTGATGTGG	CCCTTTGATGTGG	+
38	16	1	2.10016e-15	7.98063e-14	7.98063e-14	12	CCCTTTGATGTGG	TGCCTTTGATGTT	+
38	2	1	0.00386433	0.146845	0.0978964	7	CCCTTTGATGTGG	GCACTTTG	-
# Tomtom (Motif Comparison Tool): Version 5.5.5 compiled on Dec 6 2023 at 19:32:49
# The format of this file is described at https://meme-suite.org/meme/doc/tomtom-output-format.html.
# tomtom -verbosity 1 -text -thresh 0.1 ./combined.meme ./combined.meme
