## Supplementary material for "The cistrome response to hypoxia in human umbilical vein endothelial cells": Singh--Bass_Supplemental_FILE_S1: xstreme.tsv

RANK	SEED_MOTIF	CLUSTER	SOURCE	ID	ALT_ID	CONSENSUS	WIDTH	SITES	SEA_PVALUE	EVALUE	EVALUE_ACC	SIM_SOURCE	SIM_MOTIF	MOTIF_URL
1	1	1	STREME	3-CACYAGRKG	STREME-3	CACYAGRKG	9	79	3.40e-015	1.50e-001	1	db/motif_databases/HUMAN/HOCOMOCOv11_core_HUMAN_mono_meme_format.meme	CTCF_HUMAN.H11MO.0.A	http://hocomoco.autosome.ru/motif/CTCF_HUMAN.H11MO.0.A
2	1	2	STREME	4-CAAAGTGC	STREME-4	CAAAGTGC	8	32	9.33e-011	1.56e+000	1	db/motif_databases/HUMAN/HOCOMOCOv11_core_HUMAN_mono_meme_format.meme	HNF4G_HUMAN.H11MO.0.B	http://hocomoco.autosome.ru/motif/HNF4G_HUMAN.H11MO.0.B
3	1	3	db/motif_databases/HUMAN/HOCOMOCOv11_core_HUMAN_mono_meme_format.meme	NDF1_HUMAN.H11MO.0.A		RRCAGATGGY	10	144	1.20e-010	4.88e-008	1	db/motif_databases/HUMAN/HOCOMOCOv11_core_HUMAN_mono_meme_format.meme	NDF1_HUMAN.H11MO.0.A	http://hocomoco.autosome.ru/motif/NDF1_HUMAN.H11MO.0.A
4	0	1	db/motif_databases/HUMAN/HOCOMOCOv11_core_HUMAN_mono_meme_format.meme	CTCFL_HUMAN.H11MO.0.A		GCCDSYAGGGGGCGCYV	17	43	2.46e-010	1.00e-007	1	db/motif_databases/HUMAN/HOCOMOCOv11_core_HUMAN_mono_meme_format.meme	CTCFL_HUMAN.H11MO.0.A	http://hocomoco.autosome.ru/motif/CTCFL_HUMAN.H11MO.0.A
5	1	4	STREME	1-CTGAAAAAN	STREME-1	CTGAAAAAN	9	394	4.09e-010	4.28e-004	1	db/motif_databases/HUMAN/HOCOMOCOv11_core_HUMAN_mono_meme_format.meme	MAFB_HUMAN.H11MO.0.B	http://hocomoco.autosome.ru/motif/MAFB_HUMAN.H11MO.0.B
6	0	3	db/motif_databases/HUMAN/HOCOMOCOv11_core_HUMAN_mono_meme_format.meme	NDF2_HUMAN.H11MO.0.B		RRCAGATGG	9	246	8.55e-010	3.48e-007	1	db/motif_databases/HUMAN/HOCOMOCOv11_core_HUMAN_mono_meme_format.meme	NDF2_HUMAN.H11MO.0.B	http://hocomoco.autosome.ru/motif/NDF2_HUMAN.H11MO.0.B
7	0	1	MEME	CCACYAGRKGGCRCY	MEME-1	CCACYAGRKGGCRCY	15	58	2.76e-009	8.20e-048	1	db/motif_databases/HUMAN/HOCOMOCOv11_core_HUMAN_mono_meme_format.meme	CTCF_HUMAN.H11MO.0.A	http://hocomoco.autosome.ru/motif/CTCF_HUMAN.H11MO.0.A
8	1	5	STREME	2-CCCAGG	STREME-2	CCCAGG	6	108	3.36e-009	3.81e-002	1	db/motif_databases/HUMAN/HOCOMOCOv11_core_HUMAN_mono_meme_format.meme	ZEB1_HUMAN.H11MO.0.A	http://hocomoco.autosome.ru/motif/ZEB1_HUMAN.H11MO.0.A
9	0	3	db/motif_databases/HUMAN/HOCOMOCOv11_core_HUMAN_mono_meme_format.meme	ATOH1_HUMAN.H11MO.0.B		RRCAGMTGG	9	120	4.43e-009	1.80e-006	1	db/motif_databases/HUMAN/HOCOMOCOv11_core_HUMAN_mono_meme_format.meme	ATOH1_HUMAN.H11MO.0.B	http://hocomoco.autosome.ru/motif/ATOH1_HUMAN.H11MO.0.B
10	0	1	db/motif_databases/HUMAN/HOCOMOCOv11_core_HUMAN_mono_meme_format.meme	CTCF_HUMAN.H11MO.0.A		YGGCCACCAGRKGGCRSYV	19	36	1.94e-008	7.89e-006	1	db/motif_databases/HUMAN/HOCOMOCOv11_core_HUMAN_mono_meme_format.meme	CTCF_HUMAN.H11MO.0.A	http://hocomoco.autosome.ru/motif/CTCF_HUMAN.H11MO.0.A
11	0	3	db/motif_databases/HUMAN/HOCOMOCOv11_core_HUMAN_mono_meme_format.meme	ZBT18_HUMAN.H11MO.0.C		KCCAGMTGTKB	11	223	4.61e-008	1.87e-005	1	db/motif_databases/HUMAN/HOCOMOCOv11_core_HUMAN_mono_meme_format.meme	ZBT18_HUMAN.H11MO.0.C	http://hocomoco.autosome.ru/motif/ZBT18_HUMAN.H11MO.0.C
12	1	6	db/motif_databases/HUMAN/HOCOMOCOv11_core_HUMAN_mono_meme_format.meme	ISL1_HUMAN.H11MO.0.A		VCTAATKGV	9	523	7.26e-008	2.96e-005	1	db/motif_databases/HUMAN/HOCOMOCOv11_core_HUMAN_mono_meme_format.meme	ISL1_HUMAN.H11MO.0.A	http://hocomoco.autosome.ru/motif/ISL1_HUMAN.H11MO.0.A
13	0	3	db/motif_databases/HUMAN/HOCOMOCOv11_core_HUMAN_mono_meme_format.meme	HTF4_HUMAN.H11MO.0.A		DSCAGSTGKG	10	455	2.34e-007	9.54e-005	1	db/motif_databases/HUMAN/HOCOMOCOv11_core_HUMAN_mono_meme_format.meme	HTF4_HUMAN.H11MO.0.A	http://hocomoco.autosome.ru/motif/HTF4_HUMAN.H11MO.0.A
14	0	3	db/motif_databases/HUMAN/HOCOMOCOv11_core_HUMAN_mono_meme_format.meme	OLIG2_HUMAN.H11MO.0.B		CCAKCTGYTYYYYWBCHB	18	253	6.37e-007	2.59e-004	1	db/motif_databases/HUMAN/HOCOMOCOv11_core_HUMAN_mono_meme_format.meme	OLIG2_HUMAN.H11MO.0.B	http://hocomoco.autosome.ru/motif/OLIG2_HUMAN.H11MO.0.B
15	0	3	db/motif_databases/HUMAN/HOCOMOCOv11_core_HUMAN_mono_meme_format.meme	ASCL1_HUMAN.H11MO.0.A		CHVCASCTGCYBYY	14	159	6.44e-007	2.62e-004	1	db/motif_databases/HUMAN/HOCOMOCOv11_core_HUMAN_mono_meme_format.meme	ASCL1_HUMAN.H11MO.0.A	http://hocomoco.autosome.ru/motif/ASCL1_HUMAN.H11MO.0.A
16	0	2	db/motif_databases/HUMAN/HOCOMOCOv11_core_HUMAN_mono_meme_format.meme	TF7L1_HUMAN.H11MO.0.B		DBBCTTTGAWSTB	13	229	1.73e-006	7.05e-004	1	db/motif_databases/HUMAN/HOCOMOCOv11_core_HUMAN_mono_meme_format.meme	TF7L1_HUMAN.H11MO.0.B	http://hocomoco.autosome.ru/motif/TF7L1_HUMAN.H11MO.0.B
17	1	7	db/motif_databases/HUMAN/HOCOMOCOv11_core_HUMAN_mono_meme_format.meme	TGIF1_HUMAN.H11MO.0.A		TGACAGS	7	151	1.83e-006	7.45e-004	1	db/motif_databases/HUMAN/HOCOMOCOv11_core_HUMAN_mono_meme_format.meme	TGIF1_HUMAN.H11MO.0.A	http://hocomoco.autosome.ru/motif/TGIF1_HUMAN.H11MO.0.A
18	0	3	db/motif_databases/HUMAN/HOCOMOCOv11_core_HUMAN_mono_meme_format.meme	ITF2_HUMAN.H11MO.0.C		DGCAGSTGKS	10	492	1.91e-006	7.78e-004	1	db/motif_databases/HUMAN/HOCOMOCOv11_core_HUMAN_mono_meme_format.meme	ITF2_HUMAN.H11MO.0.C	http://hocomoco.autosome.ru/motif/ITF2_HUMAN.H11MO.0.C
19	0	3	db/motif_databases/HUMAN/HOCOMOCOv11_core_HUMAN_mono_meme_format.meme	TFAP4_HUMAN.H11MO.0.A		YCAGCTGWKB	10	80	1.92e-006	7.82e-004	1	db/motif_databases/HUMAN/HOCOMOCOv11_core_HUMAN_mono_meme_format.meme	TFAP4_HUMAN.H11MO.0.A	http://hocomoco.autosome.ru/motif/TFAP4_HUMAN.H11MO.0.A
20	1	8	db/motif_databases/HUMAN/HOCOMOCOv11_core_HUMAN_mono_meme_format.meme	OSR2_HUMAN.H11MO.0.C		GBYSCWGCTNCTGYDG	16	155	2.84e-006	1.16e-003	1	db/motif_databases/HUMAN/HOCOMOCOv11_core_HUMAN_mono_meme_format.meme	OSR2_HUMAN.H11MO.0.C	http://hocomoco.autosome.ru/motif/OSR2_HUMAN.H11MO.0.C
21	1	9	db/motif_databases/HUMAN/HOCOMOCOv11_core_HUMAN_mono_meme_format.meme	AP2B_HUMAN.H11MO.0.B		GCCYGVGGGS	10	234	3.04e-006	1.24e-003	1	db/motif_databases/HUMAN/HOCOMOCOv11_core_HUMAN_mono_meme_format.meme	AP2B_HUMAN.H11MO.0.B	http://hocomoco.autosome.ru/motif/AP2B_HUMAN.H11MO.0.B
22	1	10	db/motif_databases/HUMAN/HOCOMOCOv11_core_HUMAN_mono_meme_format.meme	NR4A1_HUMAN.H11MO.0.A		AAAGGKCAV	9	752	4.13e-006	1.68e-003	1	db/motif_databases/HUMAN/HOCOMOCOv11_core_HUMAN_mono_meme_format.meme	NR4A1_HUMAN.H11MO.0.A	http://hocomoco.autosome.ru/motif/NR4A1_HUMAN.H11MO.0.A
23	0	3	db/motif_databases/HUMAN/HOCOMOCOv11_core_HUMAN_mono_meme_format.meme	MYOG_HUMAN.H11MO.0.B		CHSCAGCTGYYYB	13	73	8.13e-006	3.31e-003	1	db/motif_databases/HUMAN/HOCOMOCOv11_core_HUMAN_mono_meme_format.meme	MYOG_HUMAN.H11MO.0.B	http://hocomoco.autosome.ru/motif/MYOG_HUMAN.H11MO.0.B
24	0	3	db/motif_databases/HUMAN/HOCOMOCOv11_core_HUMAN_mono_meme_format.meme	BHA15_HUMAN.H11MO.0.B		SSAGCAGCTGG	11	46	9.88e-006	4.02e-003	1	db/motif_databases/HUMAN/HOCOMOCOv11_core_HUMAN_mono_meme_format.meme	BHA15_HUMAN.H11MO.0.B	http://hocomoco.autosome.ru/motif/BHA15_HUMAN.H11MO.0.B
25	1	11	db/motif_databases/HUMAN/HOCOMOCOv11_core_HUMAN_mono_meme_format.meme	NFAC3_HUMAN.H11MO.0.B		TGGAAAAHY	9	58	1.01e-005	4.10e-003	1	db/motif_databases/HUMAN/HOCOMOCOv11_core_HUMAN_mono_meme_format.meme	NFAC3_HUMAN.H11MO.0.B	http://hocomoco.autosome.ru/motif/NFAC3_HUMAN.H11MO.0.B
26	1	12	db/motif_databases/HUMAN/HOCOMOCOv11_core_HUMAN_mono_meme_format.meme	ZBTB6_HUMAN.H11MO.0.C		GGWGMTGGAGCCD	13	75	1.20e-005	4.90e-003	1	db/motif_databases/HUMAN/HOCOMOCOv11_core_HUMAN_mono_meme_format.meme	ZBTB6_HUMAN.H11MO.0.C	http://hocomoco.autosome.ru/motif/ZBTB6_HUMAN.H11MO.0.C
27	1	13	db/motif_databases/HUMAN/HOCOMOCOv11_core_HUMAN_mono_meme_format.meme	SMCA1_HUMAN.H11MO.0.C		CMARGAAGMATD	12	343	1.27e-005	5.17e-003	1	db/motif_databases/HUMAN/HOCOMOCOv11_core_HUMAN_mono_meme_format.meme	SMCA1_HUMAN.H11MO.0.C	http://hocomoco.autosome.ru/motif/SMCA1_HUMAN.H11MO.0.C
28	1	14	db/motif_databases/HUMAN/HOCOMOCOv11_core_HUMAN_mono_meme_format.meme	SUH_HUMAN.H11MO.0.A		VSYSTGGGAAV	11	376	1.32e-005	5.37e-003	1	db/motif_databases/HUMAN/HOCOMOCOv11_core_HUMAN_mono_meme_format.meme	SUH_HUMAN.H11MO.0.A	http://hocomoco.autosome.ru/motif/SUH_HUMAN.H11MO.0.A
29	0	3	db/motif_databases/HUMAN/HOCOMOCOv11_core_HUMAN_mono_meme_format.meme	MYF6_HUMAN.H11MO.0.C		CASCTGC	7	85	1.41e-005	5.73e-003	1	db/motif_databases/HUMAN/HOCOMOCOv11_core_HUMAN_mono_meme_format.meme	MYF6_HUMAN.H11MO.0.C	http://hocomoco.autosome.ru/motif/MYF6_HUMAN.H11MO.0.C
30	0	9	db/motif_databases/HUMAN/HOCOMOCOv11_core_HUMAN_mono_meme_format.meme	AP2C_HUMAN.H11MO.0.A		VTGSCCTGRGGSHR	14	71	1.69e-005	6.88e-003	1	db/motif_databases/HUMAN/HOCOMOCOv11_core_HUMAN_mono_meme_format.meme	AP2C_HUMAN.H11MO.0.A	http://hocomoco.autosome.ru/motif/AP2C_HUMAN.H11MO.0.A
31	0	3	db/motif_databases/HUMAN/HOCOMOCOv11_core_HUMAN_mono_meme_format.meme	LYL1_HUMAN.H11MO.0.A		CCAKCTGYTYYCTB	14	261	2.46e-005	1.00e-002	1	db/motif_databases/HUMAN/HOCOMOCOv11_core_HUMAN_mono_meme_format.meme	LYL1_HUMAN.H11MO.0.A	http://hocomoco.autosome.ru/motif/LYL1_HUMAN.H11MO.0.A
32	1	15	db/motif_databases/HUMAN/HOCOMOCOv11_core_HUMAN_mono_meme_format.meme	SMAD3_HUMAN.H11MO.0.B		SYCTSHCWSCWS	12	623	2.86e-005	1.16e-002	1	db/motif_databases/HUMAN/HOCOMOCOv11_core_HUMAN_mono_meme_format.meme	SMAD3_HUMAN.H11MO.0.B	http://hocomoco.autosome.ru/motif/SMAD3_HUMAN.H11MO.0.B
33	0	1	db/motif_databases/HUMAN/HOCOMOCOv11_core_HUMAN_mono_meme_format.meme	ZIC3_HUMAN.H11MO.0.B		GGCYHCCTGCTGWGH	15	88	3.58e-005	1.46e-002	1	db/motif_databases/HUMAN/HOCOMOCOv11_core_HUMAN_mono_meme_format.meme	ZIC3_HUMAN.H11MO.0.B	http://hocomoco.autosome.ru/motif/ZIC3_HUMAN.H11MO.0.B
34	0	15	db/motif_databases/HUMAN/HOCOMOCOv11_core_HUMAN_mono_meme_format.meme	SMAD2_HUMAN.H11MO.0.A		TGTCTGNCWCCT	12	439	4.57e-005	1.86e-002	1	db/motif_databases/HUMAN/HOCOMOCOv11_core_HUMAN_mono_meme_format.meme	SMAD2_HUMAN.H11MO.0.A	http://hocomoco.autosome.ru/motif/SMAD2_HUMAN.H11MO.0.A
35	1	16	db/motif_databases/HUMAN/HOCOMOCOv11_core_HUMAN_mono_meme_format.meme	FOSL2_HUMAN.H11MO.0.A		NDRTGAGTCAYH	12	33	5.75e-005	2.34e-002	1	db/motif_databases/HUMAN/HOCOMOCOv11_core_HUMAN_mono_meme_format.meme	FOSL2_HUMAN.H11MO.0.A	http://hocomoco.autosome.ru/motif/FOSL2_HUMAN.H11MO.0.A
36	1	17	db/motif_databases/HUMAN/HOCOMOCOv11_core_HUMAN_mono_meme_format.meme	SALL4_HUMAN.H11MO.0.B		GSDGGGWGGG	10	158	6.37e-005	2.59e-002	1	db/motif_databases/HUMAN/HOCOMOCOv11_core_HUMAN_mono_meme_format.meme	SALL4_HUMAN.H11MO.0.B	http://hocomoco.autosome.ru/motif/SALL4_HUMAN.H11MO.0.B
37	1	18	STREME	5-CAAATACA	STREME-5	CAAATACA	8	30	1.06e-004	2.50e+000	1	STREME	5-CAAATACA
38	0	2	db/motif_databases/HUMAN/HOCOMOCOv11_core_HUMAN_mono_meme_format.meme	TF7L2_HUMAN.H11MO.0.A		BCCTTTGATSTBB	13	127	1.20e-004	4.89e-002	1	db/motif_databases/HUMAN/HOCOMOCOv11_core_HUMAN_mono_meme_format.meme	TF7L2_HUMAN.H11MO.0.A	http://hocomoco.autosome.ru/motif/TF7L2_HUMAN.H11MO.0.A
# XSTREME (Motif Discovery and Enrichment Analysis): Version 5.5.5 released on Thu Sep 14 08:48:04 2023 +1000
# The format of this file is described at https://meme-suite.org/meme/doc/xstreme-output-format.html
# xstreme --oc . --time 240 --streme-totallength 4000000 --meme-searchsize 100000 --dna --order 0 --evt 0.05 --minw 6 --maxw 15 --align center --meme-mod zoops --m db/motif_databases/HUMAN/HOCOMOCOv11_core_HUMAN_mono_meme_format.meme --p MOA3_loss_diff.fa
