## Supplementary material for "The cistrome response to hypoxia in human umbilical vein endothelial cells": Singh--Bass_Supplemental_FILE_S1: fimo.tsv

motif_id	motif_alt_id	sequence_name	start	stop	strand	score	p-value	q-value	matched_sequence
3-MTGASTCAK	STREME-3	chrX	18873272	18873280	+	14.1111	8.69e-06	0.0109	ATGACTCAT
3-MTGASTCAK	STREME-3	chrX	18873272	18873280	-	14.1111	8.69e-06	0.0109	ATGAGTCAT
3-MTGASTCAK	STREME-3	chr2	30127754	30127762	+	14.1111	8.69e-06	0.0109	atgagtcat
3-MTGASTCAK	STREME-3	chr2	30127754	30127762	-	14.1111	8.69e-06	0.0109	ATGACTCAT
3-MTGASTCAK	STREME-3	chr14	30988674	30988682	+	14.1111	8.69e-06	0.0109	ATGACTCAT
3-MTGASTCAK	STREME-3	chr14	30988674	30988682	-	14.1111	8.69e-06	0.0109	ATGAGTCAT
3-MTGASTCAK	STREME-3	chr14	31859057	31859065	+	14.1111	8.69e-06	0.0109	ATGAGTCAT
3-MTGASTCAK	STREME-3	chr14	31859057	31859065	-	14.1111	8.69e-06	0.0109	ATGACTCAT
3-MTGASTCAK	STREME-3	chr21	41458311	41458319	+	14.1111	8.69e-06	0.0109	ATGACTCAT
3-MTGASTCAK	STREME-3	chr21	41458311	41458319	-	14.1111	8.69e-06	0.0109	ATGAGTCAT
3-MTGASTCAK	STREME-3	chr13	41916756	41916764	+	14.1111	8.69e-06	0.0109	ATGAGTCAT
3-MTGASTCAK	STREME-3	chr13	41916756	41916764	-	14.1111	8.69e-06	0.0109	ATGACTCAT
3-MTGASTCAK	STREME-3	chr16	50079140	50079148	+	14.1111	8.69e-06	0.0109	ATGAGTCAT
3-MTGASTCAK	STREME-3	chr16	50079140	50079148	-	14.1111	8.69e-06	0.0109	ATGACTCAT
3-MTGASTCAK	STREME-3	chr8	67804605	67804613	+	14.1111	8.69e-06	0.0109	ATGACTCAT
3-MTGASTCAK	STREME-3	chr8	67804605	67804613	-	14.1111	8.69e-06	0.0109	ATGAGTCAT
3-MTGASTCAK	STREME-3	chr10	70276414	70276422	+	14.1111	8.69e-06	0.0109	ATGACTCAT
3-MTGASTCAK	STREME-3	chr10	70276414	70276422	-	14.1111	8.69e-06	0.0109	ATGAGTCAT
3-MTGASTCAK	STREME-3	chr8	98452467	98452475	+	14.1111	8.69e-06	0.0109	ATGAGTCAT
3-MTGASTCAK	STREME-3	chr8	98452467	98452475	-	14.1111	8.69e-06	0.0109	ATGACTCAT
3-MTGASTCAK	STREME-3	chr10	103959132	103959140	+	14.1111	8.69e-06	0.0109	ATGAGTCAT
3-MTGASTCAK	STREME-3	chr10	103959132	103959140	-	14.1111	8.69e-06	0.0109	ATGACTCAT
3-MTGASTCAK	STREME-3	chr4	124178164	124178172	+	14.1111	8.69e-06	0.0109	ATGACTCAT
3-MTGASTCAK	STREME-3	chr4	124178164	124178172	-	14.1111	8.69e-06	0.0109	ATGAGTCAT
3-MTGASTCAK	STREME-3	chr2	132909603	132909611	+	14.1111	8.69e-06	0.0109	atgactcat
3-MTGASTCAK	STREME-3	chr2	132909603	132909611	-	14.1111	8.69e-06	0.0109	ATGAGTCAT
3-MTGASTCAK	STREME-3	chr3	146551327	146551335	+	14.1111	8.69e-06	0.0109	ATGACTCAT
3-MTGASTCAK	STREME-3	chr3	146551327	146551335	-	14.1111	8.69e-06	0.0109	ATGAGTCAT
3-MTGASTCAK	STREME-3	chr6	151317652	151317660	+	14.1111	8.69e-06	0.0109	ATGAGTCAT
3-MTGASTCAK	STREME-3	chr6	151317652	151317660	-	14.1111	8.69e-06	0.0109	ATGACTCAT
3-MTGASTCAK	STREME-3	chr6	157010942	157010950	+	14.1111	8.69e-06	0.0109	ATGAGTCAT
3-MTGASTCAK	STREME-3	chr6	157010942	157010950	-	14.1111	8.69e-06	0.0109	ATGACTCAT
3-MTGASTCAK	STREME-3	chr1	184163858	184163866	+	14.1111	8.69e-06	0.0109	ATGAGTCAT
3-MTGASTCAK	STREME-3	chr1	184163858	184163866	-	14.1111	8.69e-06	0.0109	ATGACTCAT
3-MTGASTCAK	STREME-3	chr2	234880235	234880243	+	14.1111	8.69e-06	0.0109	atgagtcat
3-MTGASTCAK	STREME-3	chr2	234880235	234880243	-	14.1111	8.69e-06	0.0109	ATGACTCAT
3-MTGASTCAK	STREME-3	chr10	7956676	7956684	+	13.6778	2.45e-05	0.0139	ctgagtcat
3-MTGASTCAK	STREME-3	chr10	7956676	7956684	-	13.6778	2.45e-05	0.0139	ATGACTCAG
3-MTGASTCAK	STREME-3	chr16	14024533	14024541	+	13.6778	2.45e-05	0.0139	atgactcag
3-MTGASTCAK	STREME-3	chr16	14024533	14024541	-	13.6778	2.45e-05	0.0139	CTGAGTCAT
3-MTGASTCAK	STREME-3	chr2	26363545	26363553	+	13.6778	2.45e-05	0.0139	ATGAGTCAG
3-MTGASTCAK	STREME-3	chr2	26363545	26363553	-	13.6778	2.45e-05	0.0139	CTGACTCAT
3-MTGASTCAK	STREME-3	chr11	28343502	28343510	+	13.6778	2.45e-05	0.0139	ATGACTCAG
3-MTGASTCAK	STREME-3	chr11	28343502	28343510	-	13.6778	2.45e-05	0.0139	CTGAGTCAT
3-MTGASTCAK	STREME-3	chr12	32083671	32083679	+	13.6778	2.45e-05	0.0139	ATGACTCAG
3-MTGASTCAK	STREME-3	chr12	32083671	32083679	-	13.6778	2.45e-05	0.0139	CTGAGTCAT
3-MTGASTCAK	STREME-3	chr1	51220529	51220537	+	13.6778	2.45e-05	0.0139	ctgagtcat
3-MTGASTCAK	STREME-3	chr1	51220529	51220537	-	13.6778	2.45e-05	0.0139	ATGACTCAG
3-MTGASTCAK	STREME-3	chr14	51341563	51341571	+	13.6778	2.45e-05	0.0139	ATGACTCAG
3-MTGASTCAK	STREME-3	chr14	51341563	51341571	-	13.6778	2.45e-05	0.0139	CTGAGTCAT
3-MTGASTCAK	STREME-3	chr20	53606520	53606528	+	13.6778	2.45e-05	0.0139	ctGACTCAT
3-MTGASTCAK	STREME-3	chr20	53606520	53606528	-	13.6778	2.45e-05	0.0139	ATGAGTCAG
3-MTGASTCAK	STREME-3	chr14	55867906	55867914	+	13.6778	2.45e-05	0.0139	atgactcag
3-MTGASTCAK	STREME-3	chr14	55867906	55867914	-	13.6778	2.45e-05	0.0139	CTGAGTCAT
3-MTGASTCAK	STREME-3	chr17	56222448	56222456	+	13.6778	2.45e-05	0.0139	ATGACTCAG
3-MTGASTCAK	STREME-3	chr17	56222448	56222456	-	13.6778	2.45e-05	0.0139	CTGAGTCAT
3-MTGASTCAK	STREME-3	chr16	58366432	58366440	+	13.6778	2.45e-05	0.0139	ATGACTCAG
3-MTGASTCAK	STREME-3	chr16	58366432	58366440	-	13.6778	2.45e-05	0.0139	CTGAGTCAT
3-MTGASTCAK	STREME-3	chr1	59707373	59707381	+	13.6778	2.45e-05	0.0139	ATGACTCAG
3-MTGASTCAK	STREME-3	chr1	59707373	59707381	-	13.6778	2.45e-05	0.0139	CTGAGTCAT
3-MTGASTCAK	STREME-3	chr18	60693680	60693688	+	13.6778	2.45e-05	0.0139	CTGACTCAT
3-MTGASTCAK	STREME-3	chr18	60693680	60693688	-	13.6778	2.45e-05	0.0139	ATGAGTCAG
3-MTGASTCAK	STREME-3	chr17	61592140	61592148	+	13.6778	2.45e-05	0.0139	atgactcag
3-MTGASTCAK	STREME-3	chr17	61592140	61592148	-	13.6778	2.45e-05	0.0139	CTGAGTCAT
3-MTGASTCAK	STREME-3	chr10	91195034	91195042	+	13.6778	2.45e-05	0.0139	atgactcag
3-MTGASTCAK	STREME-3	chr10	91195034	91195042	-	13.6778	2.45e-05	0.0139	CTGAGTCAT
3-MTGASTCAK	STREME-3	chr12	113408084	113408092	+	13.6778	2.45e-05	0.0139	ctgagtcat
3-MTGASTCAK	STREME-3	chr12	113408084	113408092	-	13.6778	2.45e-05	0.0139	ATGACTCAG
3-MTGASTCAK	STREME-3	chr3	117553660	117553668	+	13.6778	2.45e-05	0.0139	CTGAGTCAT
3-MTGASTCAK	STREME-3	chr3	117553660	117553668	-	13.6778	2.45e-05	0.0139	ATGACTCAG
3-MTGASTCAK	STREME-3	chr9	124054803	124054811	+	13.6778	2.45e-05	0.0139	ATGACTCAG
3-MTGASTCAK	STREME-3	chr9	124054803	124054811	-	13.6778	2.45e-05	0.0139	CTGAGTCAT
3-MTGASTCAK	STREME-3	chr5	149540260	149540268	+	13.6778	2.45e-05	0.0139	CTGACTCAT
3-MTGASTCAK	STREME-3	chr5	149540260	149540268	-	13.6778	2.45e-05	0.0139	ATGAGTCAG
3-MTGASTCAK	STREME-3	chr3	156773018	156773026	+	13.6778	2.45e-05	0.0139	ATGAGTCAG
3-MTGASTCAK	STREME-3	chr3	156773018	156773026	-	13.6778	2.45e-05	0.0139	CTGACTCAT
3-MTGASTCAK	STREME-3	chr4	174154656	174154664	+	13.6778	2.45e-05	0.0139	atgactcag
3-MTGASTCAK	STREME-3	chr4	174154656	174154664	-	13.6778	2.45e-05	0.0139	CTGAGTCAT
3-MTGASTCAK	STREME-3	chr1	175543648	175543656	+	13.6778	2.45e-05	0.0139	atgactcag
3-MTGASTCAK	STREME-3	chr1	175543648	175543656	-	13.6778	2.45e-05	0.0139	CTGAGTCAT
3-MTGASTCAK	STREME-3	chr10	16899855	16899863	+	13.2444	3.17e-05	0.016	CTGACTCAG
3-MTGASTCAK	STREME-3	chr10	16899855	16899863	-	13.2444	3.17e-05	0.016	CTGAGTCAG
3-MTGASTCAK	STREME-3	chr8	27993666	27993674	+	13.2444	3.17e-05	0.016	CTGAGTCAG
3-MTGASTCAK	STREME-3	chr8	27993666	27993674	-	13.2444	3.17e-05	0.016	CTGACTCAG
3-MTGASTCAK	STREME-3	chr14	38336502	38336510	+	13.2444	3.17e-05	0.016	CTGACTCAG
3-MTGASTCAK	STREME-3	chr14	38336502	38336510	-	13.2444	3.17e-05	0.016	CTGAGTCAG
3-MTGASTCAK	STREME-3	chr11	116852682	116852690	+	13.2444	3.17e-05	0.016	CTGAGTCAG
3-MTGASTCAK	STREME-3	chr11	116852682	116852690	-	13.2444	3.17e-05	0.016	CTGACTCAG
3-MTGASTCAK	STREME-3	chr6	143010182	143010190	+	13.2444	3.17e-05	0.016	CTGAGTCAG
3-MTGASTCAK	STREME-3	chr6	143010182	143010190	-	13.2444	3.17e-05	0.016	CTGACTCAG
3-MTGASTCAK	STREME-3	chr6	8047637	8047645	+	12.9	4.76e-05	0.0179	gtgagtcat
3-MTGASTCAK	STREME-3	chr6	8047637	8047645	-	12.9	4.76e-05	0.0179	ATGACTCAC
3-MTGASTCAK	STREME-3	chr4	17142533	17142541	+	12.9	4.76e-05	0.0179	gtgactcat
3-MTGASTCAK	STREME-3	chr4	17142533	17142541	-	12.9	4.76e-05	0.0179	ATGAGTCAC
3-MTGASTCAK	STREME-3	chr12	21341978	21341986	+	12.9	4.76e-05	0.0179	atgactcac
3-MTGASTCAK	STREME-3	chr12	21341978	21341986	-	12.9	4.76e-05	0.0179	GTGAGTCAT
3-MTGASTCAK	STREME-3	chr11	28123484	28123492	+	12.9	4.76e-05	0.0179	GTGACTCAT
3-MTGASTCAK	STREME-3	chr11	28123484	28123492	-	12.9	4.76e-05	0.0179	ATGAGTCAC
3-MTGASTCAK	STREME-3	chr3	28718289	28718297	+	12.9	4.76e-05	0.0179	GTGACTCAT
3-MTGASTCAK	STREME-3	chr3	28718289	28718297	-	12.9	4.76e-05	0.0179	ATGAGTCAC
3-MTGASTCAK	STREME-3	chr8	30364519	30364527	+	12.9	4.76e-05	0.0179	GTGAGTCAT
3-MTGASTCAK	STREME-3	chr8	30364519	30364527	-	12.9	4.76e-05	0.0179	ATGACTCAC
3-MTGASTCAK	STREME-3	chr12	31491916	31491924	+	12.9	4.76e-05	0.0179	ATGACTCAC
3-MTGASTCAK	STREME-3	chr12	31491916	31491924	-	12.9	4.76e-05	0.0179	GTGAGTCAT
3-MTGASTCAK	STREME-3	chr21	32464083	32464091	+	12.9	4.76e-05	0.0179	ATGACTCAC
3-MTGASTCAK	STREME-3	chr21	32464083	32464091	-	12.9	4.76e-05	0.0179	GTGAGTCAT
3-MTGASTCAK	STREME-3	chr15	44297307	44297315	+	12.9	4.76e-05	0.0179	ATGACTCAC
3-MTGASTCAK	STREME-3	chr15	44297307	44297315	-	12.9	4.76e-05	0.0179	GTGAGTCAT
3-MTGASTCAK	STREME-3	chr12	77300428	77300436	+	12.9	4.76e-05	0.0179	GTGAGTCAT
3-MTGASTCAK	STREME-3	chr12	77300428	77300436	-	12.9	4.76e-05	0.0179	ATGACTCAC
3-MTGASTCAK	STREME-3	chr6	104533774	104533782	+	12.9	4.76e-05	0.0179	gtgagtcat
3-MTGASTCAK	STREME-3	chr6	104533774	104533782	-	12.9	4.76e-05	0.0179	ATGACTCAC
3-MTGASTCAK	STREME-3	chr11	128180658	128180666	+	12.9	4.76e-05	0.0179	ATGACTCAC
3-MTGASTCAK	STREME-3	chr11	128180658	128180666	-	12.9	4.76e-05	0.0179	GTGAGTCAT
3-MTGASTCAK	STREME-3	chr1	174660012	174660020	+	12.9	4.76e-05	0.0179	atgactcac
3-MTGASTCAK	STREME-3	chr1	174660012	174660020	-	12.9	4.76e-05	0.0179	GTGAGTCAT
3-MTGASTCAK	STREME-3	chr1	206449719	206449727	+	12.9	4.76e-05	0.0179	ATGACTCAC
3-MTGASTCAK	STREME-3	chr1	206449719	206449727	-	12.9	4.76e-05	0.0179	GTGAGTCAT
3-MTGASTCAK	STREME-3	chr1	234861404	234861412	+	12.9	4.76e-05	0.0179	GTGACTCAT
3-MTGASTCAK	STREME-3	chr1	234861404	234861412	-	12.9	4.76e-05	0.0179	ATGAGTCAC
3-MTGASTCAK	STREME-3	chr12	12840128	12840136	+	12.4667	6.2e-05	0.0187	CTGAGTCAC
3-MTGASTCAK	STREME-3	chr12	12840128	12840136	-	12.4667	6.2e-05	0.0187	GTGACTCAG
3-MTGASTCAK	STREME-3	chr20	23629282	23629290	+	12.4667	6.2e-05	0.0187	GTGAGTCAG
3-MTGASTCAK	STREME-3	chr20	23629282	23629290	-	12.4667	6.2e-05	0.0187	CTGACTCAC
3-MTGASTCAK	STREME-3	chr8	24509649	24509657	+	12.4667	6.2e-05	0.0187	GTGACTCAG
3-MTGASTCAK	STREME-3	chr8	24509649	24509657	-	12.4667	6.2e-05	0.0187	CTGAGTCAC
3-MTGASTCAK	STREME-3	chr21	26843033	26843041	+	12.4667	6.2e-05	0.0187	CTGAGTCAC
3-MTGASTCAK	STREME-3	chr21	26843033	26843041	-	12.4667	6.2e-05	0.0187	GTGACTCAG
3-MTGASTCAK	STREME-3	chr11	28566841	28566849	+	12.4667	6.2e-05	0.0187	GTGACTCAG
3-MTGASTCAK	STREME-3	chr11	28566841	28566849	-	12.4667	6.2e-05	0.0187	CTGAGTCAC
3-MTGASTCAK	STREME-3	chr9	35984231	35984239	+	12.4667	6.2e-05	0.0187	gtgagtcag
3-MTGASTCAK	STREME-3	chr9	35984231	35984239	-	12.4667	6.2e-05	0.0187	CTGACTCAC
3-MTGASTCAK	STREME-3	chr14	37825432	37825440	+	12.4667	6.2e-05	0.0187	gtgagtcag
3-MTGASTCAK	STREME-3	chr14	37825432	37825440	-	12.4667	6.2e-05	0.0187	CTGACTCAC
3-MTGASTCAK	STREME-3	chr1	43232254	43232262	+	12.4667	6.2e-05	0.0187	GTGACTCAG
3-MTGASTCAK	STREME-3	chr1	43232254	43232262	-	12.4667	6.2e-05	0.0187	CTGAGTCAC
3-MTGASTCAK	STREME-3	chr5	54804228	54804236	+	12.4667	6.2e-05	0.0187	GTGACTCAG
3-MTGASTCAK	STREME-3	chr5	54804228	54804236	-	12.4667	6.2e-05	0.0187	CTGAGTCAC
3-MTGASTCAK	STREME-3	chr13	72166498	72166506	+	12.4667	6.2e-05	0.0187	CTGAGTCAC
3-MTGASTCAK	STREME-3	chr13	72166498	72166506	-	12.4667	6.2e-05	0.0187	GTGACTCAG
3-MTGASTCAK	STREME-3	chr5	98989802	98989810	+	12.4667	6.2e-05	0.0187	ctgactcac
3-MTGASTCAK	STREME-3	chr5	98989802	98989810	-	12.4667	6.2e-05	0.0187	GTGAGTCAG
3-MTGASTCAK	STREME-3	chr3	124620697	124620705	+	12.4667	6.2e-05	0.0187	GTGAGTCAG
3-MTGASTCAK	STREME-3	chr3	124620697	124620705	-	12.4667	6.2e-05	0.0187	CTGACTCAC
3-MTGASTCAK	STREME-3	chr9	132042577	132042585	+	12.4667	6.2e-05	0.0187	GTGAGTCAG
3-MTGASTCAK	STREME-3	chr9	132042577	132042585	-	12.4667	6.2e-05	0.0187	CTGACTCAC
3-MTGASTCAK	STREME-3	chr6	155809051	155809059	+	12.4667	6.2e-05	0.0187	gtgagtcag
3-MTGASTCAK	STREME-3	chr6	155809051	155809059	-	12.4667	6.2e-05	0.0187	CTGACTCAC
3-MTGASTCAK	STREME-3	chr5	170219927	170219935	+	12.4667	6.2e-05	0.0187	gTGACtcag
3-MTGASTCAK	STREME-3	chr5	170219927	170219935	-	12.4667	6.2e-05	0.0187	CTGAGTCAC
3-MTGASTCAK	STREME-3	chr6	6750169	6750177	+	12.1667	7.15e-05	0.0197	ATGATTCAT
3-MTGASTCAK	STREME-3	chr6	6750169	6750177	-	12.1667	7.15e-05	0.0197	ATGAATCAT
3-MTGASTCAK	STREME-3	chr3	9970531	9970539	+	12.1667	7.15e-05	0.0197	ATGATTCAT
3-MTGASTCAK	STREME-3	chr3	9970531	9970539	-	12.1667	7.15e-05	0.0197	ATGAATCAT
3-MTGASTCAK	STREME-3	chr4	17033164	17033172	+	12.1667	7.15e-05	0.0197	atgaatcat
3-MTGASTCAK	STREME-3	chr4	17033164	17033172	-	12.1667	7.15e-05	0.0197	ATGATTCAT
3-MTGASTCAK	STREME-3	chr7	21305537	21305545	+	12.1667	7.15e-05	0.0197	ATGATTCAT
3-MTGASTCAK	STREME-3	chr7	21305537	21305545	-	12.1667	7.15e-05	0.0197	ATGAATCAT
3-MTGASTCAK	STREME-3	chr2	61759871	61759879	+	12.1667	7.15e-05	0.0197	ATGAATCAT
3-MTGASTCAK	STREME-3	chr2	61759871	61759879	-	12.1667	7.15e-05	0.0197	ATGATTCAT
3-MTGASTCAK	STREME-3	chr10	63588623	63588631	+	12.1667	7.15e-05	0.0197	atgattcat
3-MTGASTCAK	STREME-3	chr10	63588623	63588631	-	12.1667	7.15e-05	0.0197	ATGAATCAT
3-MTGASTCAK	STREME-3	chr1	84698838	84698846	+	12.1667	7.15e-05	0.0197	ATGATTCAT
3-MTGASTCAK	STREME-3	chr1	84698838	84698846	-	12.1667	7.15e-05	0.0197	ATGAATCAT
3-MTGASTCAK	STREME-3	chr20	10309582	10309590	+	11.7333	8.89e-05	0.0221	ATGAATCAG
3-MTGASTCAK	STREME-3	chr20	10309582	10309590	-	11.7333	8.89e-05	0.0221	CTGATTCAT
3-MTGASTCAK	STREME-3	chr21	34641052	34641060	+	11.7333	8.89e-05	0.0221	ATGATTCAG
3-MTGASTCAK	STREME-3	chr21	34641052	34641060	-	11.7333	8.89e-05	0.0221	CTGAATCAT
3-MTGASTCAK	STREME-3	chr2	37181951	37181959	+	11.7333	8.89e-05	0.0221	ctgaatcat
3-MTGASTCAK	STREME-3	chr2	37181951	37181959	-	11.7333	8.89e-05	0.0221	ATGATTCAG
3-MTGASTCAK	STREME-3	chr8	47383433	47383441	+	11.7333	8.89e-05	0.0221	ATGAATCAG
3-MTGASTCAK	STREME-3	chr8	47383433	47383441	-	11.7333	8.89e-05	0.0221	CTGATTCAT
3-MTGASTCAK	STREME-3	chr8	58946223	58946231	+	11.7333	8.89e-05	0.0221	ATGATTCAG
3-MTGASTCAK	STREME-3	chr8	58946223	58946231	-	11.7333	8.89e-05	0.0221	CTGAATCAT
3-MTGASTCAK	STREME-3	chr12	59608478	59608486	+	11.7333	8.89e-05	0.0221	ATGATTCAG
3-MTGASTCAK	STREME-3	chr12	59608478	59608486	-	11.7333	8.89e-05	0.0221	CTGAATCAT
3-MTGASTCAK	STREME-3	chr8	105046879	105046887	+	11.7333	8.89e-05	0.0221	ctgaatcat
3-MTGASTCAK	STREME-3	chr8	105046879	105046887	-	11.7333	8.89e-05	0.0221	ATGATTCAG
3-MTGASTCAK	STREME-3	chr3	140880608	140880616	+	11.7333	8.89e-05	0.0221	atgattcag
3-MTGASTCAK	STREME-3	chr3	140880608	140880616	-	11.7333	8.89e-05	0.0221	CTGAATCAT
3-MTGASTCAK	STREME-3	chr2	204622441	204622449	+	11.7333	8.89e-05	0.0221	ATGAATCAG
3-MTGASTCAK	STREME-3	chr2	204622441	204622449	-	11.7333	8.89e-05	0.0221	CTGATTCAT
3-MTGASTCAK	STREME-3	chr10	31147432	31147440	+	11.6889	9.61e-05	0.0234	GTGAGTCAC
3-MTGASTCAK	STREME-3	chr10	31147432	31147440	-	11.6889	9.61e-05	0.0234	GTGACTCAC
3-MTGASTCAK	STREME-3	chr14	68181847	68181855	+	11.6889	9.61e-05	0.0234	gtgagtcac
3-MTGASTCAK	STREME-3	chr14	68181847	68181855	-	11.6889	9.61e-05	0.0234	GTGACTCAC
# FIMO (Find Individual Motif Occurrences): Version 5.5.5 compiled on Dec 6 2023 at 19:32:37
# The format of this file is described at https://meme-suite.org/meme/doc/fimo-output-format.html#tsv_results.
# fimo --verbosity 1 --oc fimo_out_2 --bgfile ./background --motif 3-MTGASTCAK streme_out/streme.xml MOA24_gain_diff.fa
