## Supplementary material for "The cistrome response to hypoxia in human umbilical vein endothelial cells": Singh--Bass_Supplemental_FILE_S1: fimo.tsv

motif_id	motif_alt_id	sequence_name	start	stop	strand	score	p-value	q-value	matched_sequence
5-CCCCCTWGMG	STREME-5	chr19	49199047	49199056	+	16.4818	7.82e-07	0.022	cccccttgag
5-CCCCCTWGMG	STREME-5	chr20	62791658	62791667	+	15.8545	1.56e-06	0.022	CCCCCTAGAG
5-CCCCCTWGMG	STREME-5	chrX	95076678	95076687	+	15.8545	1.56e-06	0.022	ccccctagag
5-CCCCCTWGMG	STREME-5	chr1	150281413	150281422	+	15.7	2.28e-06	0.0227	CCCCCTTGCG
5-CCCCCTWGMG	STREME-5	chr5	138579446	138579455	-	14.9909	4.48e-06	0.0227	CCCCCTTGTG
5-CCCCCTWGMG	STREME-5	chr4	153576356	153576365	+	14.9909	4.48e-06	0.0227	CCCCCTTGTG
5-CCCCCTWGMG	STREME-5	chr4	103478923	103478932	-	14.7091	5.91e-06	0.0227	CCCCCTTGGG
5-CCCCCTWGMG	STREME-5	chr12	40970509	40970518	-	14.5182	7.27e-06	0.0227	CCCCCTGGAG
5-CCCCCTWGMG	STREME-5	chr22	28855787	28855796	-	14.3636	8.05e-06	0.0227	CCCCCTAGTG
5-CCCCCTWGMG	STREME-5	chr18	62586367	62586376	-	14.3636	8.05e-06	0.0227	CCCCCTAGTG
5-CCCCCTWGMG	STREME-5	chr1	76331186	76331195	-	14.3636	8.05e-06	0.0227	CCCCCTAGTG
5-CCCCCTWGMG	STREME-5	chr17	76547518	76547527	+	14.3636	8.05e-06	0.0227	CCCCCTAGTG
5-CCCCCTWGMG	STREME-5	chr10	98425877	98425886	-	14.3636	8.05e-06	0.0227	CCCCCTAGTG
5-CCCCCTWGMG	STREME-5	chrX	109891086	109891095	+	14.3636	8.05e-06	0.0227	CCCCCTAGTG
5-CCCCCTWGMG	STREME-5	chrX	134965542	134965551	-	14.3636	8.05e-06	0.0227	CCCCCTAGTG
5-CCCCCTWGMG	STREME-5	chr15	43872612	43872621	-	14.0818	9.62e-06	0.0254	CCCCCTAGGG
5-CCCCCTWGMG	STREME-5	chr15	57866346	57866355	-	13.7364	1.24e-05	0.0277	CCCCCTGGCG
5-CCCCCTWGMG	STREME-5	chr11	69919005	69919014	-	13.7364	1.24e-05	0.0277	CCCCCTGGCG
5-CCCCCTWGMG	STREME-5	chr6	28496285	28496294	-	13.6273	1.33e-05	0.0277	CCACCTAGAG
5-CCCCCTWGMG	STREME-5	chr11	57457490	57457499	+	13.6273	1.33e-05	0.0277	CCACCTAGAG
5-CCCCCTWGMG	STREME-5	chr17	82154052	82154061	+	13.2727	1.61e-05	0.0277	CCCCCCAGTG
5-CCCCCTWGMG	STREME-5	chr17	19338280	19338289	+	13.0273	1.83e-05	0.0277	CCCCCTGGTG
5-CCCCCTWGMG	STREME-5	chr22	35150701	35150710	+	13.0273	1.83e-05	0.0277	CCCCCTGGTG
5-CCCCCTWGMG	STREME-5	chr15	68783869	68783878	-	13.0273	1.83e-05	0.0277	CCCCCTGGTG
5-CCCCCTWGMG	STREME-5	chr12	97149126	97149135	-	13.0273	1.83e-05	0.0277	CCCCCTGGTG
5-CCCCCTWGMG	STREME-5	chr2	105238124	105238133	+	13.0273	1.83e-05	0.0277	CCCCCTGGTG
5-CCCCCTWGMG	STREME-5	chr6	132963158	132963167	-	13.0273	1.83e-05	0.0277	CCCCCTGGTG
5-CCCCCTWGMG	STREME-5	chr5	138068950	138068959	+	13.0273	1.83e-05	0.0277	CCCCCTGGTG
5-CCCCCTWGMG	STREME-5	chr13	30454027	30454036	-	12.7636	2.13e-05	0.0291	CCACCTTGTG
5-CCCCCTWGMG	STREME-5	chr7	92610088	92610097	+	12.7636	2.13e-05	0.0291	CCACCTTGTG
5-CCCCCTWGMG	STREME-5	chr3	123719295	123719304	+	12.7636	2.13e-05	0.0291	CCACCTTGTG
5-CCCCCTWGMG	STREME-5	chr11	15680872	15680881	+	12.1727	2.94e-05	0.0337	cctccttgag
5-CCCCCTWGMG	STREME-5	chr7	13179208	13179217	+	12.1364	3.03e-05	0.0337	CCACCTAGTG
5-CCCCCTWGMG	STREME-5	chr22	35155064	35155073	+	12.1364	3.03e-05	0.0337	CCACCTAGTG
5-CCCCCTWGMG	STREME-5	chrX	57156596	57156605	-	12.1364	3.03e-05	0.0337	CCACCTAGTG
5-CCCCCTWGMG	STREME-5	chr12	85923924	85923933	-	12.1364	3.03e-05	0.0337	CCACCTAGTG
5-CCCCCTWGMG	STREME-5	chr1	168082430	168082439	+	12.1364	3.03e-05	0.0337	CCACCTAGTG
5-CCCCCTWGMG	STREME-5	chr5	177318057	177318066	-	12.1364	3.03e-05	0.0337	CCACCTAGTG
5-CCCCCTWGMG	STREME-5	chr17	47802577	47802586	+	11.9364	3.98e-05	0.0429	CCCTCTTGAG
5-CCCCCTWGMG	STREME-5	chr5	99937071	99937080	-	11.8727	4.06e-05	0.0429	CTCCCTTGAG
5-CCCCCTWGMG	STREME-5	chr21	18801655	18801664	-	11.8545	4.27e-05	0.0431	CCACCTAGGG
5-CCCCCTWGMG	STREME-5	chr20	43692146	43692155	+	11.7727	4.34e-05	0.0431	CCCCCTGCAG
5-CCCCCTWGMG	STREME-5	chr9	124054812	124054821	+	11.7545	4.41e-05	0.0431	CCACCCAGCG
5-CCCCCTWGMG	STREME-5	chr15	61834275	61834284	+	11.6727	4.49e-05	0.0431	CCACCCTGTG
5-CCCCCTWGMG	STREME-5	chr2	24921356	24921365	+	11.5091	4.87e-05	0.0447	CCACCTTCAG
5-CCCCCTWGMG	STREME-5	chr6	149929614	149929623	-	11.5091	4.87e-05	0.0447	CCACCTTCAG
5-CCCCCTWGMG	STREME-5	chr11	6282171	6282180	+	11.3091	5.84e-05	0.0503	CCCTCTAGAG
5-CCCCCTWGMG	STREME-5	chr11	6282173	6282182	-	11.3091	5.84e-05	0.0503	CCCTCTAGAG
5-CCCCCTWGMG	STREME-5	chr4	37383816	37383825	+	11.3091	5.84e-05	0.0503	CCCTCTAGAG
5-CCCCCTWGMG	STREME-5	chr16	68367184	68367193	-	11.1545	6.81e-05	0.0572	CCCCCGTGTG
5-CCCCCTWGMG	STREME-5	chr15	65319005	65319014	-	11.0455	7.04e-05	0.0572	CCACCCAGTG
5-CCCCCTWGMG	STREME-5	chr15	95734633	95734642	-	11.0364	7.11e-05	0.0572	CCCCGCTGAG
5-CCCCCTWGMG	STREME-5	chr17	879785	879794	-	10.9909	7.18e-05	0.0572	CCCCCTGCCG
5-CCCCCTWGMG	STREME-5	chr17	7745958	7745967	-	10.9727	7.33e-05	0.0573	CCCGCCTGAG
5-CCCCCTWGMG	STREME-5	chr12	108734601	108734610	+	10.9091	7.48e-05	0.0575	cccctctgag
5-CCCCCTWGMG	STREME-5	chr17	17355085	17355094	-	10.8	8.01e-05	0.0594	CCACCTGGTG
5-CCCCCTWGMG	STREME-5	chr20	19692794	19692803	-	10.8	8.01e-05	0.0594	CCACCTGGTG
5-CCCCCTWGMG	STREME-5	chr4	140282014	140282023	+	10.5818	9.16e-05	0.0667	CCCCCTTATG
5-CCCCCTWGMG	STREME-5	chrX	10190554	10190563	-	10.5273	9.61e-05	0.0682	CCCCCTAGCA
5-CCCCCTWGMG	STREME-5	chr10	17249946	17249955	-	10.5182	9.69e-05	0.0682	CCACCTGGGG
# FIMO (Find Individual Motif Occurrences): Version 5.5.5 compiled on Dec 6 2023 at 19:32:37
# The format of this file is described at https://meme-suite.org/meme/doc/fimo-output-format.html#tsv_results.
# fimo --verbosity 1 --oc fimo_out_5 --bgfile ./background --motif 5-CCCCCTWGMG streme_out/streme.xml MOA24_gain_diff.fa
