## Supplementary material for "The cistrome response to hypoxia in human umbilical vein endothelial cells": Singh--Bass_Supplemental_FILE_S1: tomtom.tsv

Query_ID	Target_ID	Optimal_offset	p-value	E-value	q-value	Overlap	Query_consensus	Target_consensus	Orientation
1-YCTSCTG	CTCF_HUMAN.H11MO.0.A	8	0.000618699	0.248098	0.270864	7	CCTGCTG	TGGCGCCCCCTGGTGGCCA	-
1-YCTSCTG	ZIC3_HUMAN.H11MO.0.B	5	0.000679735	0.272574	0.270864	7	CCTGCTG	GGCCCCCTGCTGTGA	+
1-YCTSCTG	THA11_HUMAN.H11MO.0.B	2	0.00222402	0.891833	0.397828	7	CCTGCTG	GGCATGCTGGGAGTTGTAGTTC	+
1-YCTSCTG	CTCFL_HUMAN.H11MO.0.A	8	0.00230331	0.923626	0.397828	7	CCTGCTG	CGGCGCCCCCTGGCGGC	-
2-CWGCCA	ZFP42_HUMAN.H11MO.0.A	2	0.000145368	0.0582928	0.114524	6	CAGCCA	GGCAGCCATTTT	+
2-CWGCCA	OZF_HUMAN.H11MO.0.C	12	0.000942408	0.377906	0.284972	6	CAGCCA	TGGAATACTATGCAGCCATGAAAA	-
2-CWGCCA	NFIA_HUMAN.H11MO.0.C	8	0.00169321	0.678978	0.284972	6	CAGCCA	TTGGCACGGTGCCAA	+
2-CWGCCA	TYY1_HUMAN.H11MO.0.A	1	0.00206987	0.830016	0.284972	6	CAGCCA	GCCGCCATCTTG	-
2-CWGCCA	KLF5_HUMAN.H11MO.0.A	2	0.0021299	0.85409	0.284972	6	CAGCCA	CCCAGCCCCACCCT	-
2-CWGCCA	NFIC_HUMAN.H11MO.0.A	9	0.00226716	0.909132	0.284972	6	CAGCCA	CTTGGCTCCCTGCCAAG	+
3-MTGASTCAK	FOSL1_HUMAN.H11MO.0.A	2	2.51236e-08	1.00746e-05	5.95748e-06	9	ATGACTCAT	GGATGAGTCACC	+
3-MTGASTCAK	FOSL2_HUMAN.H11MO.0.A	2	4.60521e-08	1.84669e-05	5.95748e-06	9	ATGACTCAT	GGATGAGTCATC	+
3-MTGASTCAK	FOSB_HUMAN.H11MO.0.A	0	5.34183e-08	2.14207e-05	5.95748e-06	9	ATGACTCAT	ATGAGTCAT	+
3-MTGASTCAK	JUN_HUMAN.H11MO.0.A	1	6.25932e-08	2.50999e-05	5.95748e-06	9	ATGACTCAT	GATGAGTCATC	+
3-MTGASTCAK	FOS_HUMAN.H11MO.0.A	0	9.20502e-08	3.69121e-05	7.0089e-06	9	ATGACTCAT	GTGAGTCAC	+
3-MTGASTCAK	JUND_HUMAN.H11MO.0.A	1	1.28772e-07	5.16377e-05	8.17084e-06	9	ATGACTCAT	GATGAGTCATC	+
3-MTGASTCAK	JUNB_HUMAN.H11MO.0.A	1	2.95678e-07	0.000118567	1.60811e-05	9	ATGACTCAT	TCTGAGTCACC	+
3-MTGASTCAK	MAFK_HUMAN.H11MO.0.A	7	5.24029e-06	0.00210136	0.000249379	9	ATGACTCAT	AAAATTGCTGAGTCAGCA	+
3-MTGASTCAK	BACH2_HUMAN.H11MO.0.A	2	6.23701e-06	0.00250104	0.000263833	9	ATGACTCAT	TGCTGAGTCAT	+
3-MTGASTCAK	NF2L2_HUMAN.H11MO.0.A	5	1.07401e-05	0.00430678	0.000408887	9	ATGACTCAT	AACTGCTGAGTCAT	+
3-MTGASTCAK	BATF_HUMAN.H11MO.0.A	9	1.86615e-05	0.00748326	0.000645876	9	ATGACTCAT	ACTTTCGATATGACTCAT	+
3-MTGASTCAK	NFE2_HUMAN.H11MO.0.A	2	3.19669e-05	0.0128187	0.00101418	9	ATGACTCAT	GCATGACTCAGCA	+
3-MTGASTCAK	MAFG_HUMAN.H11MO.0.A	7	5.72672e-05	0.0229642	0.0016771	9	ATGACTCAT	AAAATTGCTGACTCAGCA	+
3-MTGASTCAK	BACH1_HUMAN.H11MO.0.A	2	6.8093e-05	0.0273053	0.00185169	9	ATGACTCAT	TGCTGAGTCATGC	+
3-MTGASTCAK	MAFF_HUMAN.H11MO.0.B	2	0.000725413	0.290891	0.0184115	9	ATGACTCAT	TGCTGAGTCAGCATTTTT	+
3-MTGASTCAK	MAFB_HUMAN.H11MO.0.B	2	0.00203505	0.816054	0.0484228	9	ATGACTCAT	TGCTGACTCAG	+
4-CTGGCCA	ZN121_HUMAN.H11MO.0.C	0	0.00175922	0.705445	0.636928	7	CTGGCCA	CTGGGCAACATAGCAAGACC	+
4-CTGGCCA	REST_HUMAN.H11MO.0.A	5	0.00218492	0.876152	0.636928	7	CTGGCCA	GGGCGCTGTCCATGGTGCTGAA	-
5-CCCCCTWGMG	CTCFL_HUMAN.H11MO.0.A	5	7.08916e-06	0.00284275	0.00567845	10	CCCCCTTGAG	CGGCGCCCCCTGGCGGC	-
5-CCCCCTWGMG	CTCF_HUMAN.H11MO.0.A	5	0.000246294	0.0987637	0.0986412	10	CCCCCTTGAG	TGGCGCCCCCTGGTGGCCA	-
5-CCCCCTWGMG	ZN816_HUMAN.H11MO.0.C	10	0.00216277	0.867273	0.577464	10	CCCCCTTGAG	CCCTGCATGTCCCCCTTTTTT	-
# Tomtom (Motif Comparison Tool): Version 5.5.5 compiled on Dec 6 2023 at 19:32:49
# The format of this file is described at https://meme-suite.org/meme/doc/tomtom-output-format.html.
# tomtom -verbosity 1 -oc streme_tomtom_out -min-overlap 5 -dist ed -evalue -thresh 1 -no-ssc streme_out/streme.xml db/motif_databases/HUMAN/HOCOMOCOv11_core_HUMAN_mono_meme_format.meme
