## Supplementary material for "The cistrome response to hypoxia in human umbilical vein endothelial cells": Singh--Bass_Supplemental_FILE_S1: xstreme.tsv

RANK	SEED_MOTIF	CLUSTER	SOURCE	ID	ALT_ID	CONSENSUS	WIDTH	SITES	SEA_PVALUE	EVALUE	EVALUE_ACC	SIM_SOURCE	SIM_MOTIF	MOTIF_URL
1	1	1	STREME	1-YCTSCTG	STREME-1	YCTSCTG	7	428	1.41e-039	2.89e-004	1	db/motif_databases/HUMAN/HOCOMOCOv11_core_HUMAN_mono_meme_format.meme	CTCF_HUMAN.H11MO.0.A	http://hocomoco.autosome.ru/motif/CTCF_HUMAN.H11MO.0.A
2	0	1	MEME	RSYGCCMYCTDSTGG	MEME-1	RSYGCCMYCTDSTGG	15	146	4.29e-033	1.50e-115	1	db/motif_databases/HUMAN/HOCOMOCOv11_core_HUMAN_mono_meme_format.meme	CTCF_HUMAN.H11MO.0.A	http://hocomoco.autosome.ru/motif/CTCF_HUMAN.H11MO.0.A
3	0	2	db/motif_databases/HUMAN/HOCOMOCOv11_core_HUMAN_mono_meme_format.meme	FOSB_HUMAN.H11MO.0.A		RTGAGTCAB	9	111	1.69e-025	6.92e-023	1	db/motif_databases/HUMAN/HOCOMOCOv11_core_HUMAN_mono_meme_format.meme	FOSB_HUMAN.H11MO.0.A	http://hocomoco.autosome.ru/motif/FOSB_HUMAN.H11MO.0.A
4	1	2	STREME	3-MTGASTCAK	STREME-3	MTGASTCAK	9	129	2.13e-025	1.25e-001	1	db/motif_databases/HUMAN/HOCOMOCOv11_core_HUMAN_mono_meme_format.meme	FOSL1_HUMAN.H11MO.0.A	http://hocomoco.autosome.ru/motif/FOSL1_HUMAN.H11MO.0.A
5	1	3	STREME	2-CWGCCA	STREME-2	CWGCCA	6	271	5.84e-024	2.39e-003	1	db/motif_databases/HUMAN/HOCOMOCOv11_core_HUMAN_mono_meme_format.meme	ZFP42_HUMAN.H11MO.0.A	http://hocomoco.autosome.ru/motif/ZFP42_HUMAN.H11MO.0.A
6	0	1	db/motif_databases/HUMAN/HOCOMOCOv11_core_HUMAN_mono_meme_format.meme	CTCF_HUMAN.H11MO.0.A		YGGCCACCAGRKGGCRSYV	19	82	8.69e-024	3.55e-021	1	db/motif_databases/HUMAN/HOCOMOCOv11_core_HUMAN_mono_meme_format.meme	CTCF_HUMAN.H11MO.0.A	http://hocomoco.autosome.ru/motif/CTCF_HUMAN.H11MO.0.A
7	0	2	MEME	KMTGAGTCATB	MEME-2	KMTGAGTCATB	11	107	1.18e-023	5.20e-045	1	db/motif_databases/HUMAN/HOCOMOCOv11_core_HUMAN_mono_meme_format.meme	JUN_HUMAN.H11MO.0.A	http://hocomoco.autosome.ru/motif/JUN_HUMAN.H11MO.0.A
8	0	7	db/motif_databases/HUMAN/HOCOMOCOv11_core_HUMAN_mono_meme_format.meme	CTCFL_HUMAN.H11MO.0.A		GCCDSYAGGGGGCGCYV	17	117	4.27e-023	1.75e-020	1	db/motif_databases/HUMAN/HOCOMOCOv11_core_HUMAN_mono_meme_format.meme	CTCFL_HUMAN.H11MO.0.A	http://hocomoco.autosome.ru/motif/CTCFL_HUMAN.H11MO.0.A
9	0	2	db/motif_databases/HUMAN/HOCOMOCOv11_core_HUMAN_mono_meme_format.meme	FOS_HUMAN.H11MO.0.A		VTGAGTCAB	9	91	8.15e-022	3.33e-019	1	db/motif_databases/HUMAN/HOCOMOCOv11_core_HUMAN_mono_meme_format.meme	FOS_HUMAN.H11MO.0.A	http://hocomoco.autosome.ru/motif/FOS_HUMAN.H11MO.0.A
10	1	4	MEME	AGGAAR	MEME-3	AGGAAR	6	148	1.42e-020	3.20e-004	1	db/motif_databases/HUMAN/HOCOMOCOv11_core_HUMAN_mono_meme_format.meme	ETV2_HUMAN.H11MO.0.B	http://hocomoco.autosome.ru/motif/ETV2_HUMAN.H11MO.0.B
11	0	2	db/motif_databases/HUMAN/HOCOMOCOv11_core_HUMAN_mono_meme_format.meme	FOSL1_HUMAN.H11MO.0.A		KRVTGAGTCAYH	12	92	2.54e-020	1.04e-017	1	db/motif_databases/HUMAN/HOCOMOCOv11_core_HUMAN_mono_meme_format.meme	FOSL1_HUMAN.H11MO.0.A	http://hocomoco.autosome.ru/motif/FOSL1_HUMAN.H11MO.0.A
12	0	2	db/motif_databases/HUMAN/HOCOMOCOv11_core_HUMAN_mono_meme_format.meme	JUNB_HUMAN.H11MO.0.A		DVTGAGTCABH	11	88	4.40e-020	1.80e-017	1	db/motif_databases/HUMAN/HOCOMOCOv11_core_HUMAN_mono_meme_format.meme	JUNB_HUMAN.H11MO.0.A	http://hocomoco.autosome.ru/motif/JUNB_HUMAN.H11MO.0.A
13	1	5	db/motif_databases/HUMAN/HOCOMOCOv11_core_HUMAN_mono_meme_format.meme	NDF2_HUMAN.H11MO.0.B		RRCAGATGG	9	195	3.78e-019	1.55e-016	1	db/motif_databases/HUMAN/HOCOMOCOv11_core_HUMAN_mono_meme_format.meme	NDF2_HUMAN.H11MO.0.B	http://hocomoco.autosome.ru/motif/NDF2_HUMAN.H11MO.0.B
14	0	2	db/motif_databases/HUMAN/HOCOMOCOv11_core_HUMAN_mono_meme_format.meme	NF2L2_HUMAN.H11MO.0.A		WWYTGCTGAGTCAT	14	114	5.28e-018	2.16e-015	1	db/motif_databases/HUMAN/HOCOMOCOv11_core_HUMAN_mono_meme_format.meme	NF2L2_HUMAN.H11MO.0.A	http://hocomoco.autosome.ru/motif/NF2L2_HUMAN.H11MO.0.A
15	0	2	db/motif_databases/HUMAN/HOCOMOCOv11_core_HUMAN_mono_meme_format.meme	FOSL2_HUMAN.H11MO.0.A		NDRTGAGTCAYH	12	102	5.63e-018	2.30e-015	1	db/motif_databases/HUMAN/HOCOMOCOv11_core_HUMAN_mono_meme_format.meme	FOSL2_HUMAN.H11MO.0.A	http://hocomoco.autosome.ru/motif/FOSL2_HUMAN.H11MO.0.A
16	0	2	db/motif_databases/HUMAN/HOCOMOCOv11_core_HUMAN_mono_meme_format.meme	JUND_HUMAN.H11MO.0.A		RRTGAGTCAYY	11	62	6.94e-018	2.84e-015	1	db/motif_databases/HUMAN/HOCOMOCOv11_core_HUMAN_mono_meme_format.meme	JUND_HUMAN.H11MO.0.A	http://hocomoco.autosome.ru/motif/JUND_HUMAN.H11MO.0.A
17	0	2	db/motif_databases/HUMAN/HOCOMOCOv11_core_HUMAN_mono_meme_format.meme	JUN_HUMAN.H11MO.0.A		DRTGAGTCAYH	11	90	1.53e-017	6.26e-015	1	db/motif_databases/HUMAN/HOCOMOCOv11_core_HUMAN_mono_meme_format.meme	JUN_HUMAN.H11MO.0.A	http://hocomoco.autosome.ru/motif/JUN_HUMAN.H11MO.0.A
18	0	5	db/motif_databases/HUMAN/HOCOMOCOv11_core_HUMAN_mono_meme_format.meme	ITF2_HUMAN.H11MO.0.C		DGCAGSTGKS	10	149	1.97e-017	8.07e-015	1	db/motif_databases/HUMAN/HOCOMOCOv11_core_HUMAN_mono_meme_format.meme	ITF2_HUMAN.H11MO.0.C	http://hocomoco.autosome.ru/motif/ITF2_HUMAN.H11MO.0.C
19	1	6	db/motif_databases/HUMAN/HOCOMOCOv11_core_HUMAN_mono_meme_format.meme	SMAD3_HUMAN.H11MO.0.B		SYCTSHCWSCWS	12	288	2.45e-017	1.00e-014	1	db/motif_databases/HUMAN/HOCOMOCOv11_core_HUMAN_mono_meme_format.meme	SMAD3_HUMAN.H11MO.0.B	http://hocomoco.autosome.ru/motif/SMAD3_HUMAN.H11MO.0.B
20	1	7	STREME	5-CCCCCTWGMG	STREME-5	CCCCCTWGMG	10	31	6.76e-017	1.06e+000	1	db/motif_databases/HUMAN/HOCOMOCOv11_core_HUMAN_mono_meme_format.meme	CTCFL_HUMAN.H11MO.0.A	http://hocomoco.autosome.ru/motif/CTCFL_HUMAN.H11MO.0.A
21	0	5	db/motif_databases/HUMAN/HOCOMOCOv11_core_HUMAN_mono_meme_format.meme	ATOH1_HUMAN.H11MO.0.B		RRCAGMTGG	9	248	1.96e-016	8.01e-014	1	db/motif_databases/HUMAN/HOCOMOCOv11_core_HUMAN_mono_meme_format.meme	ATOH1_HUMAN.H11MO.0.B	http://hocomoco.autosome.ru/motif/ATOH1_HUMAN.H11MO.0.B
22	0	5	db/motif_databases/HUMAN/HOCOMOCOv11_core_HUMAN_mono_meme_format.meme	HTF4_HUMAN.H11MO.0.A		DSCAGSTGKG	10	187	9.40e-016	3.85e-013	1	db/motif_databases/HUMAN/HOCOMOCOv11_core_HUMAN_mono_meme_format.meme	HTF4_HUMAN.H11MO.0.A	http://hocomoco.autosome.ru/motif/HTF4_HUMAN.H11MO.0.A
23	0	2	db/motif_databases/HUMAN/HOCOMOCOv11_core_HUMAN_mono_meme_format.meme	BACH2_HUMAN.H11MO.0.A		TGCTGAGTCAB	11	190	2.14e-015	8.74e-013	1	db/motif_databases/HUMAN/HOCOMOCOv11_core_HUMAN_mono_meme_format.meme	BACH2_HUMAN.H11MO.0.A	http://hocomoco.autosome.ru/motif/BACH2_HUMAN.H11MO.0.A
24	0	5	db/motif_databases/HUMAN/HOCOMOCOv11_core_HUMAN_mono_meme_format.meme	LYL1_HUMAN.H11MO.0.A		CCAKCTGYTYYCTB	14	336	2.39e-015	9.78e-013	1	db/motif_databases/HUMAN/HOCOMOCOv11_core_HUMAN_mono_meme_format.meme	LYL1_HUMAN.H11MO.0.A	http://hocomoco.autosome.ru/motif/LYL1_HUMAN.H11MO.0.A
25	0	2	db/motif_databases/HUMAN/HOCOMOCOv11_core_HUMAN_mono_meme_format.meme	NFE2_HUMAN.H11MO.0.A		VVRTGACTCAGCA	13	99	4.86e-015	1.99e-012	1	db/motif_databases/HUMAN/HOCOMOCOv11_core_HUMAN_mono_meme_format.meme	NFE2_HUMAN.H11MO.0.A	http://hocomoco.autosome.ru/motif/NFE2_HUMAN.H11MO.0.A
26	0	4	db/motif_databases/HUMAN/HOCOMOCOv11_core_HUMAN_mono_meme_format.meme	ETV4_HUMAN.H11MO.0.B		VRCAGGAARBR	11	248	8.98e-015	3.67e-012	1	db/motif_databases/HUMAN/HOCOMOCOv11_core_HUMAN_mono_meme_format.meme	ETV4_HUMAN.H11MO.0.B	http://hocomoco.autosome.ru/motif/ETV4_HUMAN.H11MO.0.B
27	0	5	db/motif_databases/HUMAN/HOCOMOCOv11_core_HUMAN_mono_meme_format.meme	BHA15_HUMAN.H11MO.0.B		SSAGCAGCTGG	11	228	1.56e-014	6.38e-012	1	db/motif_databases/HUMAN/HOCOMOCOv11_core_HUMAN_mono_meme_format.meme	BHA15_HUMAN.H11MO.0.B	http://hocomoco.autosome.ru/motif/BHA15_HUMAN.H11MO.0.B
28	0	5	db/motif_databases/HUMAN/HOCOMOCOv11_core_HUMAN_mono_meme_format.meme	ASCL1_HUMAN.H11MO.0.A		CHVCASCTGCYBYY	14	207	1.10e-013	4.48e-011	1	db/motif_databases/HUMAN/HOCOMOCOv11_core_HUMAN_mono_meme_format.meme	ASCL1_HUMAN.H11MO.0.A	http://hocomoco.autosome.ru/motif/ASCL1_HUMAN.H11MO.0.A
29	0	5	db/motif_databases/HUMAN/HOCOMOCOv11_core_HUMAN_mono_meme_format.meme	TFE2_HUMAN.H11MO.0.A		SMCAGCTGCWB	11	129	4.34e-013	1.78e-010	1	db/motif_databases/HUMAN/HOCOMOCOv11_core_HUMAN_mono_meme_format.meme	TFE2_HUMAN.H11MO.0.A	http://hocomoco.autosome.ru/motif/TFE2_HUMAN.H11MO.0.A
30	0	5	db/motif_databases/HUMAN/HOCOMOCOv11_core_HUMAN_mono_meme_format.meme	NDF1_HUMAN.H11MO.0.A		RRCAGATGGY	10	110	5.46e-013	2.23e-010	1	db/motif_databases/HUMAN/HOCOMOCOv11_core_HUMAN_mono_meme_format.meme	NDF1_HUMAN.H11MO.0.A	http://hocomoco.autosome.ru/motif/NDF1_HUMAN.H11MO.0.A
31	0	1	db/motif_databases/HUMAN/HOCOMOCOv11_core_HUMAN_mono_meme_format.meme	ZIC3_HUMAN.H11MO.0.B		GGCYHCCTGCTGWGH	15	176	1.63e-012	6.68e-010	1	db/motif_databases/HUMAN/HOCOMOCOv11_core_HUMAN_mono_meme_format.meme	ZIC3_HUMAN.H11MO.0.B	http://hocomoco.autosome.ru/motif/ZIC3_HUMAN.H11MO.0.B
32	0	2	db/motif_databases/HUMAN/HOCOMOCOv11_core_HUMAN_mono_meme_format.meme	MAFB_HUMAN.H11MO.0.B		TGCTGASTYAD	11	682	1.75e-012	7.17e-010	1	db/motif_databases/HUMAN/HOCOMOCOv11_core_HUMAN_mono_meme_format.meme	MAFB_HUMAN.H11MO.0.B	http://hocomoco.autosome.ru/motif/MAFB_HUMAN.H11MO.0.B
33	0	5	db/motif_databases/HUMAN/HOCOMOCOv11_core_HUMAN_mono_meme_format.meme	PTF1A_HUMAN.H11MO.0.B		SCAGCTGBYBBYBYYCHC	18	193	1.77e-012	7.23e-010	1	db/motif_databases/HUMAN/HOCOMOCOv11_core_HUMAN_mono_meme_format.meme	PTF1A_HUMAN.H11MO.0.B	http://hocomoco.autosome.ru/motif/PTF1A_HUMAN.H11MO.0.B
34	0	4	db/motif_databases/HUMAN/HOCOMOCOv11_core_HUMAN_mono_meme_format.meme	SMCA1_HUMAN.H11MO.0.C		CMARGAAGMATD	12	226	3.17e-011	1.30e-008	1	db/motif_databases/HUMAN/HOCOMOCOv11_core_HUMAN_mono_meme_format.meme	SMCA1_HUMAN.H11MO.0.C	http://hocomoco.autosome.ru/motif/SMCA1_HUMAN.H11MO.0.C
35	0	5	db/motif_databases/HUMAN/HOCOMOCOv11_core_HUMAN_mono_meme_format.meme	MYF6_HUMAN.H11MO.0.C		CASCTGC	7	174	9.27e-011	3.79e-008	1	db/motif_databases/HUMAN/HOCOMOCOv11_core_HUMAN_mono_meme_format.meme	MYF6_HUMAN.H11MO.0.C	http://hocomoco.autosome.ru/motif/MYF6_HUMAN.H11MO.0.C
36	0	5	db/motif_databases/HUMAN/HOCOMOCOv11_core_HUMAN_mono_meme_format.meme	ZBT18_HUMAN.H11MO.0.C		KCCAGMTGTKB	11	332	1.93e-010	7.89e-008	1	db/motif_databases/HUMAN/HOCOMOCOv11_core_HUMAN_mono_meme_format.meme	ZBT18_HUMAN.H11MO.0.C	http://hocomoco.autosome.ru/motif/ZBT18_HUMAN.H11MO.0.C
37	0	5	db/motif_databases/HUMAN/HOCOMOCOv11_core_HUMAN_mono_meme_format.meme	MYOD1_HUMAN.H11MO.0.A		VCAGCTGYYBCYGBC	15	76	2.22e-010	9.09e-008	1	db/motif_databases/HUMAN/HOCOMOCOv11_core_HUMAN_mono_meme_format.meme	MYOD1_HUMAN.H11MO.0.A	http://hocomoco.autosome.ru/motif/MYOD1_HUMAN.H11MO.0.A
38	0	2	db/motif_databases/HUMAN/HOCOMOCOv11_core_HUMAN_mono_meme_format.meme	MAF_HUMAN.H11MO.0.A		VAAWBTGCTGASTHWGCMD	19	162	7.09e-010	2.90e-007	1	db/motif_databases/HUMAN/HOCOMOCOv11_core_HUMAN_mono_meme_format.meme	MAF_HUMAN.H11MO.0.A	http://hocomoco.autosome.ru/motif/MAF_HUMAN.H11MO.0.A
39	0	5	db/motif_databases/HUMAN/HOCOMOCOv11_core_HUMAN_mono_meme_format.meme	MYOG_HUMAN.H11MO.0.B		CHSCAGCTGYYYB	13	114	9.91e-010	4.05e-007	1	db/motif_databases/HUMAN/HOCOMOCOv11_core_HUMAN_mono_meme_format.meme	MYOG_HUMAN.H11MO.0.B	http://hocomoco.autosome.ru/motif/MYOG_HUMAN.H11MO.0.B
40	0	5	db/motif_databases/HUMAN/HOCOMOCOv11_core_HUMAN_mono_meme_format.meme	OLIG2_HUMAN.H11MO.0.B		CCAKCTGYTYYYYWBCHB	18	46	1.16e-009	4.76e-007	1	db/motif_databases/HUMAN/HOCOMOCOv11_core_HUMAN_mono_meme_format.meme	OLIG2_HUMAN.H11MO.0.B	http://hocomoco.autosome.ru/motif/OLIG2_HUMAN.H11MO.0.B
41	1	8	STREME	4-CTGGCCA	STREME-4	CTGGCCA	7	52	1.75e-009	6.24e-001	1	db/motif_databases/HUMAN/HOCOMOCOv11_core_HUMAN_mono_meme_format.meme	ZN121_HUMAN.H11MO.0.C	http://hocomoco.autosome.ru/motif/ZN121_HUMAN.H11MO.0.C
42	0	4	db/motif_databases/HUMAN/HOCOMOCOv11_core_HUMAN_mono_meme_format.meme	ERG_HUMAN.H11MO.0.A		RRRSAGGAAGYGG	13	180	2.67e-009	1.09e-006	1	db/motif_databases/HUMAN/HOCOMOCOv11_core_HUMAN_mono_meme_format.meme	ERG_HUMAN.H11MO.0.A	http://hocomoco.autosome.ru/motif/ERG_HUMAN.H11MO.0.A
43	0	4	db/motif_databases/HUMAN/HOCOMOCOv11_core_HUMAN_mono_meme_format.meme	ETV5_HUMAN.H11MO.0.C		RRRSAGGAARDGRV	14	385	2.76e-009	1.13e-006	1	db/motif_databases/HUMAN/HOCOMOCOv11_core_HUMAN_mono_meme_format.meme	ETV5_HUMAN.H11MO.0.C	http://hocomoco.autosome.ru/motif/ETV5_HUMAN.H11MO.0.C
44	0	2	db/motif_databases/HUMAN/HOCOMOCOv11_core_HUMAN_mono_meme_format.meme	BACH1_HUMAN.H11MO.0.A		TGCTGAGTCABSS	13	274	6.86e-009	2.81e-006	1	db/motif_databases/HUMAN/HOCOMOCOv11_core_HUMAN_mono_meme_format.meme	BACH1_HUMAN.H11MO.0.A	http://hocomoco.autosome.ru/motif/BACH1_HUMAN.H11MO.0.A
45	0	6	db/motif_databases/HUMAN/HOCOMOCOv11_core_HUMAN_mono_meme_format.meme	SMAD4_HUMAN.H11MO.0.B		CWGTCTGDCACCT	13	248	8.30e-009	3.39e-006	1	db/motif_databases/HUMAN/HOCOMOCOv11_core_HUMAN_mono_meme_format.meme	SMAD4_HUMAN.H11MO.0.B	http://hocomoco.autosome.ru/motif/SMAD4_HUMAN.H11MO.0.B
46	1	9	db/motif_databases/HUMAN/HOCOMOCOv11_core_HUMAN_mono_meme_format.meme	COE1_HUMAN.H11MO.0.A		ADBTCCCCAGGGAVH	15	100	9.71e-009	3.97e-006	1	db/motif_databases/HUMAN/HOCOMOCOv11_core_HUMAN_mono_meme_format.meme	COE1_HUMAN.H11MO.0.A	http://hocomoco.autosome.ru/motif/COE1_HUMAN.H11MO.0.A
47	0	4	db/motif_databases/HUMAN/HOCOMOCOv11_core_HUMAN_mono_meme_format.meme	EHF_HUMAN.H11MO.0.B		VWACSAGGAAGTDVS	15	91	1.25e-008	5.10e-006	1	db/motif_databases/HUMAN/HOCOMOCOv11_core_HUMAN_mono_meme_format.meme	EHF_HUMAN.H11MO.0.B	http://hocomoco.autosome.ru/motif/EHF_HUMAN.H11MO.0.B
48	0	5	db/motif_databases/HUMAN/HOCOMOCOv11_core_HUMAN_mono_meme_format.meme	ZEB1_HUMAN.H11MO.0.A		BVCAGGTGWG	10	559	1.52e-008	6.23e-006	1	db/motif_databases/HUMAN/HOCOMOCOv11_core_HUMAN_mono_meme_format.meme	ZEB1_HUMAN.H11MO.0.A	http://hocomoco.autosome.ru/motif/ZEB1_HUMAN.H11MO.0.A
49	0	2	db/motif_databases/HUMAN/HOCOMOCOv11_core_HUMAN_mono_meme_format.meme	MAFF_HUMAN.H11MO.0.B		TGCTGASTCAGCABTTTT	18	189	1.93e-008	7.89e-006	1	db/motif_databases/HUMAN/HOCOMOCOv11_core_HUMAN_mono_meme_format.meme	MAFF_HUMAN.H11MO.0.B	http://hocomoco.autosome.ru/motif/MAFF_HUMAN.H11MO.0.B
50	1	10	db/motif_databases/HUMAN/HOCOMOCOv11_core_HUMAN_mono_meme_format.meme	TGIF1_HUMAN.H11MO.0.A		TGACAGS	7	228	2.29e-008	9.38e-006	1	db/motif_databases/HUMAN/HOCOMOCOv11_core_HUMAN_mono_meme_format.meme	TGIF1_HUMAN.H11MO.0.A	http://hocomoco.autosome.ru/motif/TGIF1_HUMAN.H11MO.0.A
51	1	11	db/motif_databases/HUMAN/HOCOMOCOv11_core_HUMAN_mono_meme_format.meme	REL_HUMAN.H11MO.0.B		DRWRGGGRAATKCCA	15	238	2.75e-008	1.12e-005	1	db/motif_databases/HUMAN/HOCOMOCOv11_core_HUMAN_mono_meme_format.meme	REL_HUMAN.H11MO.0.B	http://hocomoco.autosome.ru/motif/REL_HUMAN.H11MO.0.B
52	1	12	db/motif_databases/HUMAN/HOCOMOCOv11_core_HUMAN_mono_meme_format.meme	RORA_HUMAN.H11MO.0.C		AWSTRGGTCARRG	13	273	5.73e-008	2.34e-005	1	db/motif_databases/HUMAN/HOCOMOCOv11_core_HUMAN_mono_meme_format.meme	RORA_HUMAN.H11MO.0.C	http://hocomoco.autosome.ru/motif/RORA_HUMAN.H11MO.0.C
53	0	2	db/motif_databases/HUMAN/HOCOMOCOv11_core_HUMAN_mono_meme_format.meme	MAFK_HUMAN.H11MO.0.A		RAWWHTGCTGASTCAGCA	18	75	6.59e-008	2.69e-005	1	db/motif_databases/HUMAN/HOCOMOCOv11_core_HUMAN_mono_meme_format.meme	MAFK_HUMAN.H11MO.0.A	http://hocomoco.autosome.ru/motif/MAFK_HUMAN.H11MO.0.A
54	1	13	db/motif_databases/HUMAN/HOCOMOCOv11_core_HUMAN_mono_meme_format.meme	TEAD1_HUMAN.H11MO.0.A		RCATTCCWGSCW	12	419	8.20e-008	3.35e-005	1	db/motif_databases/HUMAN/HOCOMOCOv11_core_HUMAN_mono_meme_format.meme	TEAD1_HUMAN.H11MO.0.A	http://hocomoco.autosome.ru/motif/TEAD1_HUMAN.H11MO.0.A
55	0	4	db/motif_databases/HUMAN/HOCOMOCOv11_core_HUMAN_mono_meme_format.meme	ETS1_HUMAN.H11MO.0.A		RRRCMGGAAGTGG	13	82	1.26e-007	5.15e-005	1	db/motif_databases/HUMAN/HOCOMOCOv11_core_HUMAN_mono_meme_format.meme	ETS1_HUMAN.H11MO.0.A	http://hocomoco.autosome.ru/motif/ETS1_HUMAN.H11MO.0.A
56	0	6	db/motif_databases/HUMAN/HOCOMOCOv11_core_HUMAN_mono_meme_format.meme	SMAD2_HUMAN.H11MO.0.A		TGTCTGNCWCCT	12	116	1.61e-007	6.57e-005	1	db/motif_databases/HUMAN/HOCOMOCOv11_core_HUMAN_mono_meme_format.meme	SMAD2_HUMAN.H11MO.0.A	http://hocomoco.autosome.ru/motif/SMAD2_HUMAN.H11MO.0.A
57	0	4	db/motif_databases/HUMAN/HOCOMOCOv11_core_HUMAN_mono_meme_format.meme	ELF3_HUMAN.H11MO.0.A		RAABVAGGAAGTRR	14	133	2.02e-007	8.26e-005	1	db/motif_databases/HUMAN/HOCOMOCOv11_core_HUMAN_mono_meme_format.meme	ELF3_HUMAN.H11MO.0.A	http://hocomoco.autosome.ru/motif/ELF3_HUMAN.H11MO.0.A
58	0	4	db/motif_databases/HUMAN/HOCOMOCOv11_core_HUMAN_mono_meme_format.meme	IRF4_HUMAN.H11MO.0.A		RAAWGRGGAASTGAAASY	18	124	2.18e-007	8.93e-005	1	db/motif_databases/HUMAN/HOCOMOCOv11_core_HUMAN_mono_meme_format.meme	IRF4_HUMAN.H11MO.0.A	http://hocomoco.autosome.ru/motif/IRF4_HUMAN.H11MO.0.A
59	0	4	db/motif_databases/HUMAN/HOCOMOCOv11_core_HUMAN_mono_meme_format.meme	ETV1_HUMAN.H11MO.0.A		SRCCGGAAGYG	11	194	8.36e-007	3.42e-004	1	db/motif_databases/HUMAN/HOCOMOCOv11_core_HUMAN_mono_meme_format.meme	ETV1_HUMAN.H11MO.0.A	http://hocomoco.autosome.ru/motif/ETV1_HUMAN.H11MO.0.A
60	0	9	db/motif_databases/HUMAN/HOCOMOCOv11_core_HUMAN_mono_meme_format.meme	AP2C_HUMAN.H11MO.0.A		VTGSCCTGRGGSHR	14	141	8.74e-007	3.58e-004	1	db/motif_databases/HUMAN/HOCOMOCOv11_core_HUMAN_mono_meme_format.meme	AP2C_HUMAN.H11MO.0.A	http://hocomoco.autosome.ru/motif/AP2C_HUMAN.H11MO.0.A
61	0	11	db/motif_databases/HUMAN/HOCOMOCOv11_core_HUMAN_mono_meme_format.meme	MZF1_HUMAN.H11MO.0.B		RRDRGGGAWTKRR	13	366	8.75e-007	3.58e-004	1	db/motif_databases/HUMAN/HOCOMOCOv11_core_HUMAN_mono_meme_format.meme	MZF1_HUMAN.H11MO.0.B	http://hocomoco.autosome.ru/motif/MZF1_HUMAN.H11MO.0.B
62	1	14	db/motif_databases/HUMAN/HOCOMOCOv11_core_HUMAN_mono_meme_format.meme	PRGR_HUMAN.H11MO.0.A		RGAACATTYTGTTCTB	16	277	9.22e-007	3.77e-004	1	db/motif_databases/HUMAN/HOCOMOCOv11_core_HUMAN_mono_meme_format.meme	PRGR_HUMAN.H11MO.0.A	http://hocomoco.autosome.ru/motif/PRGR_HUMAN.H11MO.0.A
63	0	4	db/motif_databases/HUMAN/HOCOMOCOv11_core_HUMAN_mono_meme_format.meme	STAT4_HUMAN.H11MO.0.A		YTTCYYRGMAV	11	403	9.47e-007	3.87e-004	1	db/motif_databases/HUMAN/HOCOMOCOv11_core_HUMAN_mono_meme_format.meme	STAT4_HUMAN.H11MO.0.A	http://hocomoco.autosome.ru/motif/STAT4_HUMAN.H11MO.0.A
64	1	15	db/motif_databases/HUMAN/HOCOMOCOv11_core_HUMAN_mono_meme_format.meme	AP2B_HUMAN.H11MO.0.B		GCCYGVGGGS	10	115	9.77e-007	4.00e-004	1	db/motif_databases/HUMAN/HOCOMOCOv11_core_HUMAN_mono_meme_format.meme	AP2B_HUMAN.H11MO.0.B	http://hocomoco.autosome.ru/motif/AP2B_HUMAN.H11MO.0.B
65	1	16	db/motif_databases/HUMAN/HOCOMOCOv11_core_HUMAN_mono_meme_format.meme	ISL1_HUMAN.H11MO.0.A		VCTAATKGV	9	521	1.04e-006	4.25e-004	1	db/motif_databases/HUMAN/HOCOMOCOv11_core_HUMAN_mono_meme_format.meme	ISL1_HUMAN.H11MO.0.A	http://hocomoco.autosome.ru/motif/ISL1_HUMAN.H11MO.0.A
66	0	4	db/motif_databases/HUMAN/HOCOMOCOv11_core_HUMAN_mono_meme_format.meme	NFAC1_HUMAN.H11MO.0.B		AWGGAAARWVWGAMW	15	82	1.57e-006	6.42e-004	1	db/motif_databases/HUMAN/HOCOMOCOv11_core_HUMAN_mono_meme_format.meme	NFAC1_HUMAN.H11MO.0.B	http://hocomoco.autosome.ru/motif/NFAC1_HUMAN.H11MO.0.B
67	0	4	db/motif_databases/HUMAN/HOCOMOCOv11_core_HUMAN_mono_meme_format.meme	BCL6_HUMAN.H11MO.0.A		YKCTTTCYAGGAA	13	438	1.63e-006	6.65e-004	1	db/motif_databases/HUMAN/HOCOMOCOv11_core_HUMAN_mono_meme_format.meme	BCL6_HUMAN.H11MO.0.A	http://hocomoco.autosome.ru/motif/BCL6_HUMAN.H11MO.0.A
68	0	2	db/motif_databases/HUMAN/HOCOMOCOv11_core_HUMAN_mono_meme_format.meme	MAFG_HUMAN.H11MO.0.A		RWWWNTGCTGASTCAGCA	18	42	1.69e-006	6.93e-004	1	db/motif_databases/HUMAN/HOCOMOCOv11_core_HUMAN_mono_meme_format.meme	MAFG_HUMAN.H11MO.0.A	http://hocomoco.autosome.ru/motif/MAFG_HUMAN.H11MO.0.A
69	0	2	db/motif_databases/HUMAN/HOCOMOCOv11_core_HUMAN_mono_meme_format.meme	RORG_HUMAN.H11MO.0.C		RRAASTRGGTCA	12	350	1.77e-006	7.25e-004	1	db/motif_databases/HUMAN/HOCOMOCOv11_core_HUMAN_mono_meme_format.meme	RORG_HUMAN.H11MO.0.C	http://hocomoco.autosome.ru/motif/RORG_HUMAN.H11MO.0.C
70	0	5	db/motif_databases/HUMAN/HOCOMOCOv11_core_HUMAN_mono_meme_format.meme	SNAI1_HUMAN.H11MO.0.C		SCAGGTGK	8	72	1.84e-006	7.54e-004	1	db/motif_databases/HUMAN/HOCOMOCOv11_core_HUMAN_mono_meme_format.meme	SNAI1_HUMAN.H11MO.0.C	http://hocomoco.autosome.ru/motif/SNAI1_HUMAN.H11MO.0.C
71	0	6	db/motif_databases/HUMAN/HOCOMOCOv11_core_HUMAN_mono_meme_format.meme	TBX3_HUMAN.H11MO.0.C		DRAGGTGBSAR	11	145	2.02e-006	8.24e-004	1	db/motif_databases/HUMAN/HOCOMOCOv11_core_HUMAN_mono_meme_format.meme	TBX3_HUMAN.H11MO.0.C	http://hocomoco.autosome.ru/motif/TBX3_HUMAN.H11MO.0.C
72	0	4	db/motif_databases/HUMAN/HOCOMOCOv11_core_HUMAN_mono_meme_format.meme	PRDM6_HUMAN.H11MO.0.C		RRRARGAAAAAAA	13	35	2.44e-006	9.97e-004	1	db/motif_databases/HUMAN/HOCOMOCOv11_core_HUMAN_mono_meme_format.meme	PRDM6_HUMAN.H11MO.0.C	http://hocomoco.autosome.ru/motif/PRDM6_HUMAN.H11MO.0.C
73	0	11	db/motif_databases/HUMAN/HOCOMOCOv11_core_HUMAN_mono_meme_format.meme	NFKB1_HUMAN.H11MO.1.B		GGGAAAKYCCC	11	147	3.58e-006	1.46e-003	1	db/motif_databases/HUMAN/HOCOMOCOv11_core_HUMAN_mono_meme_format.meme	NFKB1_HUMAN.H11MO.1.B	http://hocomoco.autosome.ru/motif/NFKB1_HUMAN.H11MO.1.B
74	0	5	db/motif_databases/HUMAN/HOCOMOCOv11_core_HUMAN_mono_meme_format.meme	MXI1_HUMAN.H11MO.0.A		VCACGTGGSNGSBGS	15	136	3.68e-006	1.50e-003	1	db/motif_databases/HUMAN/HOCOMOCOv11_core_HUMAN_mono_meme_format.meme	MXI1_HUMAN.H11MO.0.A	http://hocomoco.autosome.ru/motif/MXI1_HUMAN.H11MO.0.A
75	0	9	db/motif_databases/HUMAN/HOCOMOCOv11_core_HUMAN_mono_meme_format.meme	AP2A_HUMAN.H11MO.0.A		ATKSCCTGRGGSHAD	15	82	4.84e-006	1.98e-003	1	db/motif_databases/HUMAN/HOCOMOCOv11_core_HUMAN_mono_meme_format.meme	AP2A_HUMAN.H11MO.0.A	http://hocomoco.autosome.ru/motif/AP2A_HUMAN.H11MO.0.A
76	1	17	db/motif_databases/HUMAN/HOCOMOCOv11_core_HUMAN_mono_meme_format.meme	LEF1_HUMAN.H11MO.0.A		BCCTTTSWWNTBYH	14	439	6.21e-006	2.54e-003	1	db/motif_databases/HUMAN/HOCOMOCOv11_core_HUMAN_mono_meme_format.meme	LEF1_HUMAN.H11MO.0.A	http://hocomoco.autosome.ru/motif/LEF1_HUMAN.H11MO.0.A
77	1	18	db/motif_databases/HUMAN/HOCOMOCOv11_core_HUMAN_mono_meme_format.meme	PO2F1_HUMAN.H11MO.0.C		AWKBRWATGSAAWYAW	16	189	9.70e-006	3.97e-003	1	db/motif_databases/HUMAN/HOCOMOCOv11_core_HUMAN_mono_meme_format.meme	PO2F1_HUMAN.H11MO.0.C	http://hocomoco.autosome.ru/motif/PO2F1_HUMAN.H11MO.0.C
78	0	4	db/motif_databases/HUMAN/HOCOMOCOv11_core_HUMAN_mono_meme_format.meme	SPIB_HUMAN.H11MO.0.A		RRAAAGAGGAAGTGARA	17	56	1.12e-005	4.59e-003	1	db/motif_databases/HUMAN/HOCOMOCOv11_core_HUMAN_mono_meme_format.meme	SPIB_HUMAN.H11MO.0.A	http://hocomoco.autosome.ru/motif/SPIB_HUMAN.H11MO.0.A
79	1	19	db/motif_databases/HUMAN/HOCOMOCOv11_core_HUMAN_mono_meme_format.meme	TBX21_HUMAN.H11MO.0.A		GDGDRGGTGTGRV	13	157	1.20e-005	4.92e-003	1	db/motif_databases/HUMAN/HOCOMOCOv11_core_HUMAN_mono_meme_format.meme	TBX21_HUMAN.H11MO.0.A	http://hocomoco.autosome.ru/motif/TBX21_HUMAN.H11MO.0.A
80	0	4	db/motif_databases/HUMAN/HOCOMOCOv11_core_HUMAN_mono_meme_format.meme	SPI1_HUMAN.H11MO.0.A		RRAAAGAGGAAGTGRVD	17	34	1.27e-005	5.18e-003	1	db/motif_databases/HUMAN/HOCOMOCOv11_core_HUMAN_mono_meme_format.meme	SPI1_HUMAN.H11MO.0.A	http://hocomoco.autosome.ru/motif/SPI1_HUMAN.H11MO.0.A
81	0	4	db/motif_databases/HUMAN/HOCOMOCOv11_core_HUMAN_mono_meme_format.meme	IRF8_HUMAN.H11MO.0.B		RAAARRGGAASTGAAASTDR	20	76	1.38e-005	5.65e-003	1	db/motif_databases/HUMAN/HOCOMOCOv11_core_HUMAN_mono_meme_format.meme	IRF8_HUMAN.H11MO.0.B	http://hocomoco.autosome.ru/motif/IRF8_HUMAN.H11MO.0.B
82	0	4	db/motif_databases/HUMAN/HOCOMOCOv11_core_HUMAN_mono_meme_format.meme	FLI1_HUMAN.H11MO.0.A		SRRGGMAGGAAGGRRRGR	18	127	1.44e-005	5.88e-003	1	db/motif_databases/HUMAN/HOCOMOCOv11_core_HUMAN_mono_meme_format.meme	FLI1_HUMAN.H11MO.0.A	http://hocomoco.autosome.ru/motif/FLI1_HUMAN.H11MO.0.A
83	0	13	db/motif_databases/HUMAN/HOCOMOCOv11_core_HUMAN_mono_meme_format.meme	TEAD4_HUMAN.H11MO.0.A		RCATTCCWGRVAK	13	358	1.50e-005	6.15e-003	1	db/motif_databases/HUMAN/HOCOMOCOv11_core_HUMAN_mono_meme_format.meme	TEAD4_HUMAN.H11MO.0.A	http://hocomoco.autosome.ru/motif/TEAD4_HUMAN.H11MO.0.A
84	0	5	db/motif_databases/HUMAN/HOCOMOCOv11_core_HUMAN_mono_meme_format.meme	TFAP4_HUMAN.H11MO.0.A		YCAGCTGWKB	10	27	1.70e-005	6.94e-003	1	db/motif_databases/HUMAN/HOCOMOCOv11_core_HUMAN_mono_meme_format.meme	TFAP4_HUMAN.H11MO.0.A	http://hocomoco.autosome.ru/motif/TFAP4_HUMAN.H11MO.0.A
85	0	19	db/motif_databases/HUMAN/HOCOMOCOv11_core_HUMAN_mono_meme_format.meme	SALL4_HUMAN.H11MO.0.B		GSDGGGWGGG	10	240	1.82e-005	7.44e-003	1	db/motif_databases/HUMAN/HOCOMOCOv11_core_HUMAN_mono_meme_format.meme	SALL4_HUMAN.H11MO.0.B	http://hocomoco.autosome.ru/motif/SALL4_HUMAN.H11MO.0.B
86	0	4	db/motif_databases/HUMAN/HOCOMOCOv11_core_HUMAN_mono_meme_format.meme	ELF5_HUMAN.H11MO.0.A		VGRASSAGGAAGTRV	15	66	1.83e-005	7.51e-003	1	db/motif_databases/HUMAN/HOCOMOCOv11_core_HUMAN_mono_meme_format.meme	ELF5_HUMAN.H11MO.0.A	http://hocomoco.autosome.ru/motif/ELF5_HUMAN.H11MO.0.A
87	0	2	db/motif_databases/HUMAN/HOCOMOCOv11_core_HUMAN_mono_meme_format.meme	ZN554_HUMAN.H11MO.0.C		GCWGAGYCANGTRGDKKRCT	20	229	2.91e-005	1.19e-002	1	db/motif_databases/HUMAN/HOCOMOCOv11_core_HUMAN_mono_meme_format.meme	ZN554_HUMAN.H11MO.0.C	http://hocomoco.autosome.ru/motif/ZN554_HUMAN.H11MO.0.C
88	0	4	db/motif_databases/HUMAN/HOCOMOCOv11_core_HUMAN_mono_meme_format.meme	ELK1_HUMAN.H11MO.0.B		RCCGGAAGTGV	11	66	3.23e-005	1.32e-002	1	db/motif_databases/HUMAN/HOCOMOCOv11_core_HUMAN_mono_meme_format.meme	ELK1_HUMAN.H11MO.0.B	http://hocomoco.autosome.ru/motif/ELK1_HUMAN.H11MO.0.B
89	0	19	db/motif_databases/HUMAN/HOCOMOCOv11_core_HUMAN_mono_meme_format.meme	SRBP1_HUMAN.H11MO.0.A		DGTSRGGTGAB	11	408	3.33e-005	1.36e-002	1	db/motif_databases/HUMAN/HOCOMOCOv11_core_HUMAN_mono_meme_format.meme	SRBP1_HUMAN.H11MO.0.A	http://hocomoco.autosome.ru/motif/SRBP1_HUMAN.H11MO.0.A
90	1	20	db/motif_databases/HUMAN/HOCOMOCOv11_core_HUMAN_mono_meme_format.meme	SUH_HUMAN.H11MO.0.A		VSYSTGGGAAV	11	432	4.13e-005	1.69e-002	1	db/motif_databases/HUMAN/HOCOMOCOv11_core_HUMAN_mono_meme_format.meme	SUH_HUMAN.H11MO.0.A	http://hocomoco.autosome.ru/motif/SUH_HUMAN.H11MO.0.A
91	0	12	db/motif_databases/HUMAN/HOCOMOCOv11_core_HUMAN_mono_meme_format.meme	COT1_HUMAN.H11MO.0.C		GRGGKSARAGGTCAGGG	17	69	5.55e-005	2.27e-002	1	db/motif_databases/HUMAN/HOCOMOCOv11_core_HUMAN_mono_meme_format.meme	COT1_HUMAN.H11MO.0.C	http://hocomoco.autosome.ru/motif/COT1_HUMAN.H11MO.0.C
92	0	4	db/motif_databases/HUMAN/HOCOMOCOv11_core_HUMAN_mono_meme_format.meme	NFAC2_HUMAN.H11MO.0.B		TGGAAAAWY	9	29	5.84e-005	2.39e-002	1	db/motif_databases/HUMAN/HOCOMOCOv11_core_HUMAN_mono_meme_format.meme	NFAC2_HUMAN.H11MO.0.B	http://hocomoco.autosome.ru/motif/NFAC2_HUMAN.H11MO.0.B
93	1	21	db/motif_databases/HUMAN/HOCOMOCOv11_core_HUMAN_mono_meme_format.meme	NR4A1_HUMAN.H11MO.0.A		AAAGGKCAV	9	208	6.13e-005	2.51e-002	1	db/motif_databases/HUMAN/HOCOMOCOv11_core_HUMAN_mono_meme_format.meme	NR4A1_HUMAN.H11MO.0.A	http://hocomoco.autosome.ru/motif/NR4A1_HUMAN.H11MO.0.A
94	0	4	db/motif_databases/HUMAN/HOCOMOCOv11_core_HUMAN_mono_meme_format.meme	STAT6_HUMAN.H11MO.0.B		TTCTSWGGAAR	11	80	6.91e-005	2.83e-002	1	db/motif_databases/HUMAN/HOCOMOCOv11_core_HUMAN_mono_meme_format.meme	STAT6_HUMAN.H11MO.0.B	http://hocomoco.autosome.ru/motif/STAT6_HUMAN.H11MO.0.B
95	0	19	db/motif_databases/HUMAN/HOCOMOCOv11_core_HUMAN_mono_meme_format.meme	EGR2_HUMAN.H11MO.0.A		GRGRRKGWGKGGGHGGRG	18	211	7.02e-005	2.87e-002	1	db/motif_databases/HUMAN/HOCOMOCOv11_core_HUMAN_mono_meme_format.meme	EGR2_HUMAN.H11MO.0.A	http://hocomoco.autosome.ru/motif/EGR2_HUMAN.H11MO.0.A
96	0	4	db/motif_databases/HUMAN/HOCOMOCOv11_core_HUMAN_mono_meme_format.meme	NFAC4_HUMAN.H11MO.0.C		WGGAAAAYTW	10	22	7.83e-005	3.20e-002	1	db/motif_databases/HUMAN/HOCOMOCOv11_core_HUMAN_mono_meme_format.meme	NFAC4_HUMAN.H11MO.0.C	http://hocomoco.autosome.ru/motif/NFAC4_HUMAN.H11MO.0.C
97	1	22	db/motif_databases/HUMAN/HOCOMOCOv11_core_HUMAN_mono_meme_format.meme	ZN134_HUMAN.H11MO.0.C		GCCTSRHCTMATCAGKTGAAGG	22	90	1.01e-004	4.13e-002	1	db/motif_databases/HUMAN/HOCOMOCOv11_core_HUMAN_mono_meme_format.meme	ZN134_HUMAN.H11MO.0.C	http://hocomoco.autosome.ru/motif/ZN134_HUMAN.H11MO.0.C
98	0	4	db/motif_databases/HUMAN/HOCOMOCOv11_core_HUMAN_mono_meme_format.meme	TF65_HUMAN.H11MO.0.A		HWGGGRATTTCCMV	14	70	1.07e-004	4.36e-002	1	db/motif_databases/HUMAN/HOCOMOCOv11_core_HUMAN_mono_meme_format.meme	TF65_HUMAN.H11MO.0.A	http://hocomoco.autosome.ru/motif/TF65_HUMAN.H11MO.0.A
99	0	4	db/motif_databases/HUMAN/HOCOMOCOv11_core_HUMAN_mono_meme_format.meme	BC11A_HUMAN.H11MO.0.A		RAAAGAGGAAGTGARAV	17	37	1.11e-004	4.54e-002	1	db/motif_databases/HUMAN/HOCOMOCOv11_core_HUMAN_mono_meme_format.meme	BC11A_HUMAN.H11MO.0.A	http://hocomoco.autosome.ru/motif/BC11A_HUMAN.H11MO.0.A
100	0	4	db/motif_databases/HUMAN/HOCOMOCOv11_core_HUMAN_mono_meme_format.meme	ETS2_HUMAN.H11MO.0.B		RDVRGGAARVRRR	13	351	1.12e-004	4.57e-002	1	db/motif_databases/HUMAN/HOCOMOCOv11_core_HUMAN_mono_meme_format.meme	ETS2_HUMAN.H11MO.0.B	http://hocomoco.autosome.ru/motif/ETS2_HUMAN.H11MO.0.B
# XSTREME (Motif Discovery and Enrichment Analysis): Version 5.5.5 released on Thu Sep 14 08:48:04 2023 +1000
# The format of this file is described at https://meme-suite.org/meme/doc/xstreme-output-format.html
# xstreme --oc . --time 240 --streme-totallength 4000000 --meme-searchsize 100000 --dna --order 0 --evt 0.05 --minw 6 --maxw 15 --align center --meme-mod zoops --m db/motif_databases/HUMAN/HOCOMOCOv11_core_HUMAN_mono_meme_format.meme --p MOA24_gain_diff.fa
