## Supplementary material for "The cistrome response to hypoxia in human umbilical vein endothelial cells": Singh--Bass_Supplemental_FILE_S1: fimo.tsv

motif_id	motif_alt_id	sequence_name	start	stop	strand	score	p-value	q-value	matched_sequence
1-RVAGRAAAWR	STREME-1	chr11	95149745	95149754	+	12.2133	7.13e-07	0.0277	GCAGGAAAAG
1-RVAGRAAAWR	STREME-1	chr1	231682844	231682853	-	11.9333	1.87e-06	0.0363	ACAGGAAAAG
1-RVAGRAAAWR	STREME-1	chr18	7790163	7790172	-	11.6	3.74e-06	0.0483	GGAGGAAAAG
1-RVAGRAAAWR	STREME-1	chr11	83815933	83815942	-	11.4133	5.33e-06	0.0517	ACAGGAAATG
1-RVAGRAAAWR	STREME-1	chr8	106337704	106337713	-	11.2533	8.8e-06	0.0679	GAAGGAAAAG
1-RVAGRAAAWR	STREME-1	chr11	336946	336955	-	11	1.23e-05	0.0679	ACAGGAGAAG
1-RVAGRAAAWR	STREME-1	chr13	75350834	75350843	-	11	1.23e-05	0.0679	ACAGGAGAAG
1-RVAGRAAAWR	STREME-1	chr1	39246148	39246157	-	10.76	1.83e-05	0.0888	GCAGGAGATG
1-RVAGRAAAWR	STREME-1	chr10	122806014	122806023	-	10.72	2.06e-05	0.0889	GCAGGAACTG
1-RVAGRAAAWR	STREME-1	chr3	104667947	104667956	-	10.6533	2.51e-05	0.0973	GAAGGAAGAG
1-RVAGRAAAWR	STREME-1	chr17	4347930	4347939	-	10.44	3.5e-05	0.122	ACAGGAACTG
1-RVAGRAAAWR	STREME-1	chr11	89533754	89533763	-	10.3333	4.26e-05	0.122	GCAGGAAAAT
1-RVAGRAAAWR	STREME-1	chr4	17654304	17654313	+	10.3067	4.55e-05	0.122	acagAAAAAG
1-RVAGRAAAWR	STREME-1	chr10	15589235	15589244	-	10.1867	5.34e-05	0.122	GCAGGAAATA
1-RVAGRAAAWR	STREME-1	chr2	100985630	100985639	+	10.0933	6.07e-05	0.122	GGAGGAAAAA
1-RVAGRAAAWR	STREME-1	chr11	28750989	28750998	-	10.08	6.19e-05	0.122	ACAGGCAATG
1-RVAGRAAAWR	STREME-1	chr17	62579841	62579850	+	10.0667	6.4e-05	0.122	ggaggaggag
1-RVAGRAAAWR	STREME-1	chr8	105658637	105658646	-	10.0533	6.59e-05	0.122	ACAGGAAAAT
1-RVAGRAAAWR	STREME-1	chr11	128802798	128802807	+	10.0533	6.59e-05	0.122	ACAGGAAAAT
1-RVAGRAAAWR	STREME-1	chr2	164678265	164678274	+	10.0533	6.59e-05	0.122	acaggaaaat
1-RVAGRAAAWR	STREME-1	chr5	177268887	177268896	-	10.0533	6.59e-05	0.122	ACAGGAAAAT
1-RVAGRAAAWR	STREME-1	chr7	22329169	22329178	-	9.98667	7.47e-05	0.127	GCAGAAAGAG
1-RVAGRAAAWR	STREME-1	chr1	100228998	100229007	-	9.96	7.64e-05	0.127	GCAGGAGGGG
1-RVAGRAAAWR	STREME-1	chr11	87773545	87773554	-	9.89333	8.17e-05	0.127	CCAGGAAAGG
1-RVAGRAAAWR	STREME-1	chr13	28695626	28695635	-	9.88	8.37e-05	0.127	ACTGGAAATG
1-RVAGRAAAWR	STREME-1	chr12	49463007	49463016	-	9.86667	8.52e-05	0.127	GCAGAAAAGG
# FIMO (Find Individual Motif Occurrences): Version 5.5.5 compiled on Dec 6 2023 at 19:32:37
# The format of this file is described at https://meme-suite.org/meme/doc/fimo-output-format.html#tsv_results.
# fimo --verbosity 1 --oc fimo_out_1 --bgfile ./background --motif 1-RVAGRAAAWR streme_out/streme.xml MOA24_loss_diff.fa
