## Supplementary material for "The cistrome response to hypoxia in human umbilical vein endothelial cells": Singh--Bass_Supplemental_FILE_S1: fimo.tsv

motif_id	motif_alt_id	sequence_name	start	stop	strand	score	p-value	q-value	matched_sequence
2-ATSGAATGGAATSGA	STREME-2	chr16	46390657	46390671	+	25.9375	1.25e-09	1.01e-05	ATCGAATGGAATCGA
2-ATSGAATGGAATSGA	STREME-2	chr16	46390755	46390769	+	25.9375	1.25e-09	1.01e-05	atcgaatggaatcga
2-ATSGAATGGAATSGA	STREME-2	chrY	11747706	11747720	+	24.7188	4.98e-09	1.01e-05	atggaatggaatgga
2-ATSGAATGGAATSGA	STREME-2	chr10	41875452	41875466	+	24.7188	4.98e-09	1.01e-05	atggaatggaatgga
2-ATSGAATGGAATSGA	STREME-2	chr10	41875457	41875471	+	24.7188	4.98e-09	1.01e-05	atggaatggaatgga
2-ATSGAATGGAATSGA	STREME-2	chr4	49657561	49657575	+	24.7188	4.98e-09	1.01e-05	atggaatggaatgga
2-ATSGAATGGAATSGA	STREME-2	chr4	49657566	49657580	+	24.7188	4.98e-09	1.01e-05	atggaatggaatgga
2-ATSGAATGGAATSGA	STREME-2	chr4	49657571	49657585	+	24.7188	4.98e-09	1.01e-05	atggaatggaatgga
2-ATSGAATGGAATSGA	STREME-2	chr5	49657744	49657758	-	24.7188	4.98e-09	1.01e-05	ATGGAATGGAATGGA
2-ATSGAATGGAATSGA	STREME-2	chr5	49659240	49659254	-	24.7188	4.98e-09	1.01e-05	ATGGAATGGAATGGA
2-ATSGAATGGAATSGA	STREME-2	chr5	49659876	49659890	-	24.7188	4.98e-09	1.01e-05	ATGGAATGGAATGGA
2-ATSGAATGGAATSGA	STREME-2	chr5	49659881	49659895	-	24.7188	4.98e-09	1.01e-05	ATGGAATGGAATGGA
2-ATSGAATGGAATSGA	STREME-2	chr16	46387926	46387940	+	24.1042	5.75e-09	1.01e-05	ATCGAATGGACTCGA
2-ATSGAATGGAATSGA	STREME-2	chr16	46398889	46398903	+	24.1042	5.75e-09	1.01e-05	atcgaatggactcga
2-ATSGAATGGAATSGA	STREME-2	chr1	143266004	143266018	+	24.1042	5.75e-09	1.01e-05	atcgaatggactcga
2-ATSGAATGGAATSGA	STREME-2	chr16	46387952	46387966	+	23.1354	1.06e-08	1.64e-05	ATCGAATGGAATCAA
2-ATSGAATGGAATSGA	STREME-2	chr16	46390706	46390720	+	23.1354	1.06e-08	1.64e-05	ATCGAATGGAATCAA
2-ATSGAATGGAATSGA	STREME-2	chr20	31067467	31067481	+	22.7708	1.46e-08	1.99e-05	atggaatggaatcaa
2-ATSGAATGGAATSGA	STREME-2	chr5	49657724	49657738	-	22.7708	1.46e-08	1.99e-05	ATGGAATGGAATCAA
2-ATSGAATGGAATSGA	STREME-2	chr16	34588092	34588106	+	22.6667	1.74e-08	1.99e-05	ATCAAATGGAATCGA
2-ATSGAATGGAATSGA	STREME-2	chr16	34588239	34588253	+	22.6667	1.74e-08	1.99e-05	ATCAAATGGAATCGA
2-ATSGAATGGAATSGA	STREME-2	chr16	46390729	46390743	+	22.6667	1.74e-08	1.99e-05	ATCAAATGGAATCGA
2-ATSGAATGGAATSGA	STREME-2	chr16	46390804	46390818	+	22.6667	1.74e-08	1.99e-05	atcaaatggaatcga
2-ATSGAATGGAATSGA	STREME-2	chr16	46390329	46390343	+	22.5417	1.94e-08	2.05e-05	atcgaatggaattga
2-ATSGAATGGAATSGA	STREME-2	chr16	46390680	46390694	+	22.5417	1.94e-08	2.05e-05	ATCGAATGGAATTGA
2-ATSGAATGGAATSGA	STREME-2	chr5	49601604	49601618	+	22.1458	3e-08	3.04e-05	atggaatggaatggt
2-ATSGAATGGAATSGA	STREME-2	chr16	46394824	46394838	+	22.1146	3.2e-08	3.12e-05	ATTGAATGGAATCGA
2-ATSGAATGGAATSGA	STREME-2	chr16	34574268	34574282	+	21.6979	4.16e-08	3.92e-05	gtcgaatggaatcga
2-ATSGAATGGAATSGA	STREME-2	chr16	34586820	34586834	+	21.6458	4.31e-08	3.92e-05	ATCGAGTGGAATCGA
2-ATSGAATGGAATSGA	STREME-2	chr10	41883172	41883186	+	21.4479	4.87e-08	4.28e-05	atggaatggaacgga
2-ATSGAATGGAATSGA	STREME-2	chr5	49659245	49659259	-	21.2604	5.71e-08	4.85e-05	ATTGAATGGAATGGA
2-ATSGAATGGAATSGA	STREME-2	chr16	46390539	46390553	+	20.8333	7.54e-08	5.78e-05	ATCAAATGGACTCGA
2-ATSGAATGGAATSGA	STREME-2	chr5	49601544	49601558	+	20.7708	7.94e-08	5.78e-05	atggaaaggaatgga
2-ATSGAATGGAATSGA	STREME-2	chr5	49601594	49601608	+	20.7708	7.94e-08	5.78e-05	atggaaaggaatgga
2-ATSGAATGGAATSGA	STREME-2	chr5	49657734	49657748	-	20.7708	7.94e-08	5.78e-05	ATGGAAAGGAATGGA
2-ATSGAATGGAATSGA	STREME-2	chr5	49601579	49601593	+	20.6562	8.67e-08	5.78e-05	atggaatggaataga
2-ATSGAATGGAATSGA	STREME-2	chr16	34586830	34586844	+	20.5625	9.2e-08	5.78e-05	ATCGAATGGAATCAT
2-ATSGAATGGAATSGA	STREME-2	chr16	46388702	46388716	+	20.5625	9.2e-08	5.78e-05	ATCGAATGGAATCAT
2-ATSGAATGGAATSGA	STREME-2	chr16	46390667	46390681	+	20.5625	9.2e-08	5.78e-05	ATCGAATGGAATCAT
2-ATSGAATGGAATSGA	STREME-2	chr16	46390765	46390779	+	20.5625	9.2e-08	5.78e-05	atcgaatggaatcat
2-ATSGAATGGAATSGA	STREME-2	chr16	46390814	46390828	+	20.5625	9.2e-08	5.78e-05	atcgaatggaatcat
2-ATSGAATGGAATSGA	STREME-2	chr16	46394909	46394923	+	20.5625	9.2e-08	5.78e-05	ATCGAATGGAATCAT
2-ATSGAATGGAATSGA	STREME-2	chr4	49657611	49657625	+	20.4792	9.43e-08	5.78e-05	gtggaatggaatgga
2-ATSGAATGGAATSGA	STREME-2	chr10	41875447	41875461	+	20.3125	1.06e-07	6.05e-05	atagaatggaatgga
2-ATSGAATGGAATSGA	STREME-2	chr5	49601624	49601638	+	20.3125	1.06e-07	6.05e-05	atagaatggaatgga
2-ATSGAATGGAATSGA	STREME-2	chr5	49602049	49602063	+	20.3125	1.06e-07	6.05e-05	atagaatggaatgga
2-ATSGAATGGAATSGA	STREME-2	chr5	49602099	49602113	+	19.8229	1.42e-07	7.79e-05	atggaatggaaagga
2-ATSGAATGGAATSGA	STREME-2	chr5	49657739	49657753	-	19.8229	1.42e-07	7.79e-05	ATGGAATGGAAAGGA
2-ATSGAATGGAATSGA	STREME-2	chrY	10657327	10657341	-	19.7292	1.53e-07	8.25e-05	ATGGAATGCAATGGA
2-ATSGAATGGAATSGA	STREME-2	chr4	49657616	49657630	+	19.4167	1.76e-07	9.31e-05	atggaatggaatgta
2-ATSGAATGGAATSGA	STREME-2	chr16	34582242	34582256	+	19.0312	2.17e-07	0.00011	ATGGAATTGAATGGA
2-ATSGAATGGAATSGA	STREME-2	chr16	46390334	46390348	+	19.0312	2.17e-07	0.00011	atggaattgaatgga
2-ATSGAATGGAATSGA	STREME-2	chr10	42070547	42070561	+	18.9896	2.26e-07	0.000112	ATCAAATGGAATCCA
2-ATSGAATGGAATSGA	STREME-2	chr16	46386450	46386464	+	18.7188	2.67e-07	0.00013	ATTGAATGGAATTGA
2-ATSGAATGGAATSGA	STREME-2	chr5	49601629	49601643	+	18.6458	2.77e-07	0.00013	atggaatggaacgaa
2-ATSGAATGGAATSGA	STREME-2	chr5	49602054	49602068	+	18.6458	2.77e-07	0.00013	atggaatggaacgaa
2-ATSGAATGGAATSGA	STREME-2	chr16	34586289	34586303	+	18.4271	3.19e-07	0.000147	GTCAAATGGAATCGA
2-ATSGAATGGAATSGA	STREME-2	chr16	46387903	46387917	+	17.9062	4.35e-07	0.000198	ATCAAATGGATTCGA
2-ATSGAATGGAATSGA	STREME-2	chr16	34585927	34585941	+	17.2917	6.36e-07	0.00028	ATCAAATGGAATCAT
2-ATSGAATGGAATSGA	STREME-2	chr16	46387962	46387976	+	17.2917	6.36e-07	0.00028	ATCAAATGGAATCAT
2-ATSGAATGGAATSGA	STREME-2	chr16	46394785	46394799	+	16.9271	7.95e-07	0.000344	ATGAAATGGAATCAT
2-ATSGAATGGAATSGA	STREME-2	chr16	46390339	46390353	+	16.7396	8.73e-07	0.000368	attgaatggaatcat
2-ATSGAATGGAATSGA	STREME-2	chr16	46394522	46394536	+	16.7292	8.79e-07	0.000368	ATCGACTGGAATAGA
2-ATSGAATGGAATSGA	STREME-2	chr16	46394063	46394077	+	16.6875	9e-07	0.000371	ATCGAAAGGAATCTA
2-ATSGAATGGAATSGA	STREME-2	chr16	46398866	46398880	+	16.5208	9.79e-07	0.000397	atctaatggaatcga
2-ATSGAATGGAATSGA	STREME-2	chr20	31067462	31067476	+	16.3646	1.07e-06	0.000419	tttgaatggaatgga
2-ATSGAATGGAATSGA	STREME-2	chr16	46387936	46387950	+	16.3229	1.1e-06	0.000419	CTCGAATGGAATCAT
2-ATSGAATGGAATSGA	STREME-2	chr16	46390477	46390491	+	16.3229	1.1e-06	0.000419	CTCGAATGGAATCAT
2-ATSGAATGGAATSGA	STREME-2	chr16	46390549	46390563	+	16.3229	1.1e-06	0.000419	CTCGAATGGAATCAT
2-ATSGAATGGAATSGA	STREME-2	chr16	34588249	34588263	+	16.2708	1.13e-06	0.000419	ATCGAGTGGAATCAT
2-ATSGAATGGAATSGA	STREME-2	chr16	46398876	46398890	+	16.2708	1.13e-06	0.000419	atcgagtggaatcat
2-ATSGAATGGAATSGA	STREME-2	chr5	49602104	49602118	+	16.25	1.14e-06	0.000419	atggaaaggaatcat
2-ATSGAATGGAATSGA	STREME-2	chrY	11747701	11747715	+	15.8229	1.41e-06	0.000496	acggaatggaatgga
2-ATSGAATGGAATSGA	STREME-2	chr5	49601599	49601613	+	15.8229	1.41e-06	0.000496	aaggaatggaatgga
2-ATSGAATGGAATSGA	STREME-2	chr5	49657729	49657743	-	15.8229	1.41e-06	0.000496	AAGGAATGGAATGGA
2-ATSGAATGGAATSGA	STREME-2	chr16	46390791	46390805	+	15.7917	1.44e-06	0.000496	atagaatggaatcat
2-ATSGAATGGAATSGA	STREME-2	chr5	49601574	49601588	+	15.7812	1.45e-06	0.000496	atggcatggaatgga
2-ATSGAATGGAATSGA	STREME-2	chr16	34588115	34588129	+	15.7188	1.49e-06	0.000504	ATCGAATGCACTTGA
2-ATSGAATGGAATSGA	STREME-2	chr10	42070599	42070613	+	15.5938	1.57e-06	0.000516	ATCAAATGGAATTCA
2-ATSGAATGGAATSGA	STREME-2	chr5	49660731	49660745	-	15.5938	1.57e-06	0.000516	AGGGAATGTAATCGA
2-ATSGAATGGAATSGA	STREME-2	chr16	46390490	46390504	+	15.4375	1.7e-06	0.000553	ATCGAATGCACTCCA
2-ATSGAATGGAATSGA	STREME-2	chr5	49601589	49601603	+	15.4167	1.72e-06	0.000553	atagaatggaaagga
2-ATSGAATGGAATSGA	STREME-2	chr16	46390631	46390645	+	15.3854	1.74e-06	0.000553	ATCGAATGGACTCGG
2-ATSGAATGGAATSGA	STREME-2	chr16	46386455	46386469	+	15.3542	1.78e-06	0.000559	ATGGAATTGAATGCA
2-ATSGAATGGAATSGA	STREME-2	chrY	10657322	10657336	-	15.3021	1.82e-06	0.000564	ATGCAATGGAATGGA
2-ATSGAATGGAATSGA	STREME-2	chr5	49658934	49658948	-	15.2292	1.86e-06	0.000565	ATGGAATGGAACTCA
2-ATSGAATGGAATSGA	STREME-2	chr16	34574273	34574287	+	15.125	1.97e-06	0.000565	atggaatcgaatgga
2-ATSGAATGGAATSGA	STREME-2	chr16	46390662	46390676	+	15.125	1.97e-06	0.000565	ATGGAATCGAATGGA
2-ATSGAATGGAATSGA	STREME-2	chr16	46390760	46390774	+	15.125	1.97e-06	0.000565	atggaatcgaatgga
2-ATSGAATGGAATSGA	STREME-2	chr16	46390809	46390823	+	15.125	1.97e-06	0.000565	atggaatcgaatgga
2-ATSGAATGGAATSGA	STREME-2	chr16	46394904	46394918	+	15.125	1.97e-06	0.000565	ATGGAATCGAATGGA
2-ATSGAATGGAATSGA	STREME-2	chr5	49601584	49601598	+	15.125	1.97e-06	0.000565	atggaatagaatgga
2-ATSGAATGGAATSGA	STREME-2	chr16	46390567	46390581	+	15.0833	2.02e-06	0.000572	ATGGAAATGAATGGA
2-ATSGAATGGAATSGA	STREME-2	chr16	34588066	34588080	+	14.1979	3.04e-06	0.000853	ATCGCATGGAATCAA
2-ATSGAATGGAATSGA	STREME-2	chr5	49661735	49661749	-	14.0625	3.25e-06	0.000902	ATGGAAAGGATTCAA
2-ATSGAATGGAATSGA	STREME-2	chr16	34588076	34588090	+	13.8958	3.51e-06	0.000942	ATCAAATGGAATTAT
2-ATSGAATGGAATSGA	STREME-2	chr16	46394555	46394569	+	13.8958	3.51e-06	0.000942	ATCAAATGGAATTAT
2-ATSGAATGGAATSGA	STREME-2	chr5	49601549	49601563	+	13.875	3.54e-06	0.000942	aaggaatggaatcaa
2-ATSGAATGGAATSGA	STREME-2	chr5	49658700	49658714	-	13.875	3.54e-06	0.000942	AAGGAATGGAATCAA
2-ATSGAATGGAATSGA	STREME-2	chr16	46390562	46390576	+	13.8229	3.63e-06	0.000957	ATTGAATGGAAATGA
2-ATSGAATGGAATSGA	STREME-2	chr16	46394545	46394559	+	13.5833	4.11e-06	0.00107	ATCGAATGAAATCAA
2-ATSGAATGGAATSGA	STREME-2	chr16	46390618	46390632	+	13.0521	5.35e-06	0.00138	CTCAAATGGAATCAT
2-ATSGAATGGAATSGA	STREME-2	chr5	49601609	49601623	+	12.5104	6.91e-06	0.00175	atggaatggtacgga
2-ATSGAATGGAATSGA	STREME-2	chr5	49602034	49602048	+	12.5104	6.91e-06	0.00175	atggaatggtacgga
2-ATSGAATGGAATSGA	STREME-2	chr16	46390734	46390748	+	12.3021	7.57e-06	0.0019	ATGGAATCGAATCCA
2-ATSGAATGGAATSGA	STREME-2	chr16	46390352	46390366	+	11.9792	8.74e-06	0.00218	atcaattggactcga
2-ATSGAATGGAATSGA	STREME-2	chr16	34582247	34582261	+	11.8438	9.24e-06	0.00228	ATTGAATGGAAACAT
2-ATSGAATGGAATSGA	STREME-2	chr16	46386460	46386474	+	11.75	9.62e-06	0.00235	ATTGAATGCAATCAT
2-ATSGAATGGAATSGA	STREME-2	chr1	125180148	125180162	-	11.6979	9.92e-06	0.0024	TTCGAACGGACCCGA
2-ATSGAATGGAATSGA	STREME-2	chr16	46394496	46394510	+	11.4896	1.08e-05	0.00259	ATCGTATGGACTCCA
2-ATSGAATGGAATSGA	STREME-2	chr16	46390362	46390376	+	11.4271	1.1e-05	0.00262	ctcgaatggaaacat
2-ATSGAATGGAATSGA	STREME-2	chr16	34588048	34588062	+	11.0625	1.29e-05	0.003	ATGGAATCGAATAGA
2-ATSGAATGGAATSGA	STREME-2	chr16	46394829	46394843	+	11.0625	1.29e-05	0.003	ATGGAATCGAATAGA
2-ATSGAATGGAATSGA	STREME-2	chr16	34588053	34588067	+	10.9688	1.34e-05	0.00304	ATCGAATAGAATCAT
2-ATSGAATGGAATSGA	STREME-2	chr16	46394050	46394064	+	10.9688	1.34e-05	0.00304	ATCGAATAGAATCAT
2-ATSGAATGGAATSGA	STREME-2	chr16	46394834	46394848	+	10.9688	1.34e-05	0.00304	ATCGAATAGAATCAT
2-ATSGAATGGAATSGA	STREME-2	chr5	49601634	49601648	+	10.9271	1.36e-05	0.00307	atggaacgaaatgga
2-ATSGAATGGAATSGA	STREME-2	chr16	34586825	34586839	+	10.8854	1.38e-05	0.00308	GTGGAATCGAATGGA
2-ATSGAATGGAATSGA	STREME-2	chr16	46387931	46387945	+	10.8333	1.41e-05	0.0031	ATGGACTCGAATGGA
2-ATSGAATGGAATSGA	STREME-2	chr16	46390544	46390558	+	10.8333	1.41e-05	0.0031	ATGGACTCGAATGGA
2-ATSGAATGGAATSGA	STREME-2	chr16	34586294	34586308	+	10.2292	1.8e-05	0.00392	ATGGAATCGAAAGGA
2-ATSGAATGGAATSGA	STREME-2	chr16	34582265	34582279	+	10.1354	1.87e-05	0.00404	AAGGAATTGAATGGA
2-ATSGAATGGAATSGA	STREME-2	chr5	49658151	49658165	-	9.88542	2.06e-05	0.00443	ATGGAGTGTAAAGGA
2-ATSGAATGGAATSGA	STREME-2	chr16	34588097	34588111	+	9.75	2.17e-05	0.00462	ATGGAATCGAATGAT
2-ATSGAATGGAATSGA	STREME-2	chr5	49658136	49658150	-	9.71875	2.2e-05	0.00464	ATTGAATAGAATCAA
2-ATSGAATGGAATSGA	STREME-2	chr16	46390303	46390317	+	9.69792	2.22e-05	0.00464	ACAGAATGGAATCGT
2-ATSGAATGGAATSGA	STREME-2	chr16	46390500	46390514	+	9.47917	2.43e-05	0.00504	CTCCAATGGAATCAA
2-ATSGAATGGAATSGA	STREME-2	chr16	46394847	46394861	+	9.4375	2.46e-05	0.00507	ATCAAATGAAATCCA
2-ATSGAATGGAATSGA	STREME-2	chr10	42070604	42070618	+	9.14583	2.78e-05	0.00567	ATGGAATTCAAAGGA
2-ATSGAATGGAATSGA	STREME-2	chr16	46390287	46390301	+	8.35417	3.82e-05	0.00776	ATCACATGGAATCAT
2-ATSGAATGGAATSGA	STREME-2	chr5	49601569	49601583	+	8.27083	3.96e-05	0.00796	gtgaaatggcatgga
2-ATSGAATGGAATSGA	STREME-2	chr16	46390685	46390699	+	8.19792	4.07e-05	0.00813	ATGGAATTGATCGAA
2-ATSGAATGGAATSGA	STREME-2	chr16	34586273	34586287	+	8.15625	4.14e-05	0.0082	CTCAAATGGAAACAT
2-ATSGAATGGAATSGA	STREME-2	chr5	13455520	13455534	-	7.85417	4.64e-05	0.00914	GTTAAAAGGAATCAA
2-ATSGAATGGAATSGA	STREME-2	chr16	46390716	46390730	+	7.73958	4.86e-05	0.00948	ATCAAATGAAATCAT
2-ATSGAATGGAATSGA	STREME-2	chr5	49601614	49601628	+	7.47917	5.36e-05	0.0103	atggtacggaataga
2-ATSGAATGGAATSGA	STREME-2	chr5	49602039	49602053	+	7.47917	5.36e-05	0.0103	atggtacggaataga
2-ATSGAATGGAATSGA	STREME-2	chr1	125180138	125180152	-	7.42708	5.47e-05	0.0105	CCCGAATGGAATCAT
2-ATSGAATGGAATSGA	STREME-2	chr16	46390313	46390327	+	7.38542	5.56e-05	0.0105	ATCGTACGGAATCAT
2-ATSGAATGGAATSGA	STREME-2	chr10	42070583	42070597	+	7.25	5.83e-05	0.011	ACTGAATGGAATTGT
2-ATSGAATGGAATSGA	STREME-2	chr16	46394527	46394541	+	6.82292	6.8e-05	0.0127	CTGGAATAGAATAGA
2-ATSGAATGGAATSGA	STREME-2	chr16	46390491	46390505	-	6.63542	7.27e-05	0.0135	TTGGAGTGCATTCGA
2-ATSGAATGGAATSGA	STREME-2	chr10	41875442	41875456	+	6.59375	7.37e-05	0.0136	accgaatagaatgga
2-ATSGAATGGAATSGA	STREME-2	chr16	34588244	34588258	+	6.45833	7.73e-05	0.0141	ATGGAATCGAGTGGA
2-ATSGAATGGAATSGA	STREME-2	chr16	46398871	46398885	+	6.45833	7.73e-05	0.0141	atggaatcgagtgga
2-ATSGAATGGAATSGA	STREME-2	chr16	46390781	46390795	+	6.4375	7.8e-05	0.0141	atcgaatacaataga
2-ATSGAATGGAATSGA	STREME-2	chr5	49601619	49601633	+	6.22917	8.37e-05	0.0149	acggaatagaatgga
2-ATSGAATGGAATSGA	STREME-2	chr5	49602044	49602058	+	6.22917	8.37e-05	0.0149	acggaatagaatgga
2-ATSGAATGGAATSGA	STREME-2	chr16	46387913	46387927	+	6.07292	8.84e-05	0.0155	TTCGAATAGAATCAT
2-ATSGAATGGAATSGA	STREME-2	chr5	49658141	49658155	-	6.07292	8.84e-05	0.0155	AAGGAATTGAATAGA
2-ATSGAATGGAATSGA	STREME-2	chr16	46390739	46390753	+	5.97917	9.15e-05	0.016	ATCGAATCCAATCAT
2-ATSGAATGGAATSGA	STREME-2	chr16	46394922	46394936	+	5.95833	9.21e-05	0.016	ATCCAATGTAATAGA
2-ATSGAATGGAATSGA	STREME-2	chr16	46390357	46390371	+	5.9375	9.29e-05	0.016	ttggactcgaatgga
2-ATSGAATGGAATSGA	STREME-2	chr16	34582260	34582274	+	5.83333	9.61e-05	0.0165	ATTGCAAGGAATTGA
# FIMO (Find Individual Motif Occurrences): Version 5.5.5 compiled on Dec 6 2023 at 19:32:37
# The format of this file is described at https://meme-suite.org/meme/doc/fimo-output-format.html#tsv_results.
# fimo --verbosity 1 --oc fimo_out_2 --bgfile ./background --motif 2-ATSGAATGGAATSGA streme_out/streme.xml MOA24_loss_diff.fa
