## Supplementary material for "The cistrome response to hypoxia in human umbilical vein endothelial cells": Singh--Bass_Supplemental_FILE_S1: fimo.tsv

motif_id	motif_alt_id	sequence_name	start	stop	strand	score	p-value	q-value	matched_sequence
3-TGAAAACA	STREME-3	chr5	15687125	15687132	+	12.4167	3.19e-05	0.282	TGAAAACA
3-TGAAAACA	STREME-3	chr11	18616161	18616168	+	12.4167	3.19e-05	0.282	TGAAAACA
3-TGAAAACA	STREME-3	chr8	23942830	23942837	-	12.4167	3.19e-05	0.282	TGAAAACA
3-TGAAAACA	STREME-3	chr9	85930312	85930319	-	12.4167	3.19e-05	0.282	TGAAAACA
3-TGAAAACA	STREME-3	chr6	138943835	138943842	-	12.4167	3.19e-05	0.282	TGAAAACA
3-TGAAAACA	STREME-3	chr4	6757808	6757815	-	11.3438	6.37e-05	0.284	AGAAAACA
3-TGAAAACA	STREME-3	chr1	22989558	22989565	-	11.3438	6.37e-05	0.284	AGAAAACA
3-TGAAAACA	STREME-3	chr11	105181855	105181862	-	11.3438	6.37e-05	0.284	AGAAAACA
3-TGAAAACA	STREME-3	chr2	205071968	205071975	-	11.3438	6.37e-05	0.284	AGAAAACA
3-TGAAAACA	STREME-3	chr16	34582253	34582260	+	10.75	8.34e-05	0.284	TGGAAACA
3-TGAAAACA	STREME-3	chr16	34586279	34586286	+	10.75	8.34e-05	0.284	TGGAAACA
3-TGAAAACA	STREME-3	chr16	46390368	46390375	+	10.75	8.34e-05	0.284	tggaaaca
3-TGAAAACA	STREME-3	chr18	68967802	68967809	+	10.75	8.34e-05	0.284	TGGAAACA
# FIMO (Find Individual Motif Occurrences): Version 5.5.5 compiled on Dec 6 2023 at 19:32:37
# The format of this file is described at https://meme-suite.org/meme/doc/fimo-output-format.html#tsv_results.
# fimo --verbosity 1 --oc fimo_out_3 --bgfile ./background --motif 3-TGAAAACA streme_out/streme.xml MOA24_loss_diff.fa
