## Supplementary material for "The cistrome response to hypoxia in human umbilical vein endothelial cells": Singh--Bass_Supplemental_FILE_S1: fimo.tsv

motif_id	motif_alt_id	sequence_name	start	stop	strand	score	p-value	q-value	matched_sequence
CCDCCTCDGCCTCCC	MEME-2	chr4	22479221	22479235	-	29.4583	4.19e-11	1.1e-06	CCGCCTCGGCCTCCC
CCDCCTCDGCCTCCC	MEME-2	chr19	4871524	4871538	+	27.7708	3.56e-10	4.66e-06	ccgcctctgcctccc
CCDCCTCDGCCTCCC	MEME-2	chr17	47296478	47296492	+	27.0417	6.02e-10	5.25e-06	ctgcctcggcctccc
CCDCCTCDGCCTCCC	MEME-2	chr12	7040409	7040423	+	25.7604	2.45e-09	1.28e-05	ctgcctcagcctccc
CCDCCTCDGCCTCCC	MEME-2	chr14	35234928	35234942	+	25.7604	2.45e-09	1.28e-05	ccaccttggcctccc
CCDCCTCDGCCTCCC	MEME-2	chr11	65155341	65155355	+	25.2083	3.99e-09	1.74e-05	ccgcctcggcttccc
CCDCCTCDGCCTCCC	MEME-2	chr10	101025452	101025466	+	24.625	5.68e-09	2.12e-05	ctgccttggcctccc
CCDCCTCDGCCTCCC	MEME-2	chr5	150583088	150583102	+	24.2083	8.03e-09	2.63e-05	ccacctcaacctccc
CCDCCTCDGCCTCCC	MEME-2	chr12	19683172	19683186	+	23.8021	1.16e-08	3.36e-05	cctcctcaacctccc
CCDCCTCDGCCTCCC	MEME-2	chr17	51169160	51169174	-	21.5938	4.56e-08	0.000119	CCACCTCGCCCAGCC
CCDCCTCDGCCTCCC	MEME-2	chr20	5644329	5644343	+	20.2396	9.01e-08	0.000214	cctccttaccctctc
CCDCCTCDGCCTCCC	MEME-2	chr11	114483234	114483248	+	18.7812	1.8e-07	0.000393	ccagctctgccactc
CCDCCTCDGCCTCCC	MEME-2	chr17	17919337	17919351	+	16.3958	4.95e-07	0.000995	CCTCCTCTCCCATTC
CCDCCTCDGCCTCCC	MEME-2	chr6	166576083	166576097	+	6.85417	1.78e-05	0.0332	ctgcctttgcttctt
CCDCCTCDGCCTCCC	MEME-2	chr16	85050696	85050710	-	3.73958	4.74e-05	0.0819	CCAACTCTACCACAC
CCDCCTCDGCCTCCC	MEME-2	chr4	157464628	157464642	-	3.53125	5.01e-05	0.0819	TCTTCTCTCCCTCTC
CCDCCTCDGCCTCCC	MEME-2	chr8	118567654	118567668	-	3.19792	5.55e-05	0.0854	GCTACTTGGCCTGCC
CCDCCTCDGCCTCCC	MEME-2	chr12	1023626	1023640	-	1.46875	9.29e-05	0.135	CTGCCTCCACCAGCT
# FIMO (Find Individual Motif Occurrences): Version 5.5.5 compiled on Dec 6 2023 at 19:32:37
# The format of this file is described at https://meme-suite.org/meme/doc/fimo-output-format.html#tsv_results.
# fimo --verbosity 1 --oc fimo_out_4 --bgfile ./background --motif CCDCCTCDGCCTCCC meme_out/meme.xml MOA24_loss_diff.fa
