## Supplementary material for "The cistrome response to hypoxia in human umbilical vein endothelial cells": Singh--Bass_Supplemental_FILE_S1: tomtom.tsv

Query_ID	Target_ID	Optimal_offset	p-value	E-value	q-value	Overlap	Query_consensus	Target_consensus	Orientation
TCCATTCSATTCCAT	ZN502_HUMAN.H11MO.0.C	3	2.06661e-16	8.28711e-14	1.64498e-13	15	TCCATTCGATTCCAT	GATTCCATTCGATTCCATTC	-
TCCATTCSATTCCAT	ZN582_HUMAN.H11MO.0.C	6	2.25126e-07	9.02754e-05	8.95977e-05	15	TCCATTCGATTCCAT	GTTGATTGCATTCGATTCCATTCG	-
TCCATTCSATTCCAT	SMCA5_HUMAN.H11MO.0.C	3	2.94681e-06	0.00118167	0.000781866	12	TCCATTCGATTCCAT	GATTCCATTCCATTC	-
TCCATTCSATTCCAT	ZN394_HUMAN.H11MO.0.C	2	8.45505e-05	0.0339048	0.0168251	15	TCCATTCGATTCCAT	ATTCCATTCTATTCCATTCT	-
TCCATTCSATTCCAT	ZN260_HUMAN.H11MO.0.C	10	0.000291809	0.117016	0.0464549	14	TCCATTCGATTCCAT	TTTTTATGGCTGCATAGTATTCCA	+
TCCATTCSATTCCAT	PO2F1_HUMAN.H11MO.0.C	5	0.0016364	0.656198	0.217091	11	TCCATTCGATTCCAT	TTATTTGCATTCGATT	-
CCDCCTCDGCCTCCC	ZN770_HUMAN.H11MO.0.C	7	2.49219e-08	9.99369e-06	1.94616e-05	15	CCGCCTCGGCCTCCC	GATCCTCCCGCCTCAGCCTCCC	-
CCDCCTCDGCCTCCC	WT1_HUMAN.H11MO.0.C	5	0.000107526	0.043118	0.0402108	15	CCGCCTCGGCCTCCC	CCCCCCCTCCTCCCCCGCCC	-
CCDCCTCDGCCTCCC	MAZ_HUMAN.H11MO.0.A	5	0.000193133	0.0774464	0.0402108	15	CCGCCTCGGCCTCCC	CCCCCCCCCCCCCCCCTCCCCC	-
CCDCCTCDGCCTCCC	ZN467_HUMAN.H11MO.0.C	6	0.000205971	0.0825942	0.0402108	15	CCGCCTCGGCCTCCC	CCCCCCCCCCCCTCCCCTCCCC	-
CCDCCTCDGCCTCCC	ZN263_HUMAN.H11MO.0.A	5	0.000490967	0.196878	0.0635022	15	CCGCCTCGGCCTCCC	CTCCTCCTCTCCCTCCTCCC	-
CCDCCTCDGCCTCCC	ZN281_HUMAN.H11MO.0.A	0	0.000557301	0.223478	0.0635022	15	CCGCCTCGGCCTCCC	TCCCCTCCCCCACCC	-
CCDCCTCDGCCTCCC	KLF6_HUMAN.H11MO.0.A	4	0.000569232	0.228262	0.0635022	15	CCGCCTCGGCCTCCC	CCCCCGGCCCCGCCCTTCC	-
CCDCCTCDGCCTCCC	TAF1_HUMAN.H11MO.0.A	0	0.000671068	0.269098	0.065505	15	CCGCCTCGGCCTCCC	CCGCCGCCGCCATCTT	-
CCDCCTCDGCCTCCC	ZN586_HUMAN.H11MO.0.C	8	0.000944864	0.37889	0.0755949	12	CCGCCTCGGCCTCCC	CATTTTTTCCTCCTAGGCCT	-
CCDCCTCDGCCTCCC	KLF15_HUMAN.H11MO.0.A	3	0.000968043	0.388185	0.0755949	15	CCGCCTCGGCCTCCC	CCCCCCCCTGCTCCTCCCC	-
CCDCCTCDGCCTCCC	PATZ1_HUMAN.H11MO.0.C	0	0.00114132	0.457669	0.0810238	15	CCGCCTCGGCCTCCC	CCTCCCCCCCCGCCCCCTCCCC	-
CCDCCTCDGCCTCCC	ZBT17_HUMAN.H11MO.0.A	2	0.00153095	0.61391	0.0969842	15	CCGCCTCGGCCTCCC	CTTCCCCTCCCCCACCCTC	-
CCDCCTCDGCCTCCC	EGR2_HUMAN.H11MO.0.A	2	0.00161453	0.647427	0.0969842	15	CCGCCTCGGCCTCCC	CCCCTCCCACACCCCCCC	-
CCDCCTCDGCCTCCC	KLF3_HUMAN.H11MO.0.B	2	0.00181218	0.726686	0.101082	15	CCGCCTCGGCCTCCC	CCCGGCCCCGCCCCTCCCC	-
CCDCCTCDGCCTCCC	KLF5_HUMAN.H11MO.0.A	2	0.0021254	0.852285	0.106545	12	CCGCCTCGGCCTCCC	CCCAGCCCCACCCT	-
CCDCCTCDGCCTCCC	VEZF1_HUMAN.H11MO.0.C	-1	0.00226056	0.906484	0.106545	14	CCGCCTCGGCCTCCC	CCCCTCCCCCTCCCCCCTCCCC	-
CCDCCTCDGCCTCCC	KLF4_HUMAN.H11MO.0.A	-2	0.00231945	0.930101	0.106545	10	CCGCCTCGGCCTCCC	GCCACACCCT	-
# Tomtom (Motif Comparison Tool): Version 5.5.5 compiled on Dec 6 2023 at 19:32:49
# The format of this file is described at https://meme-suite.org/meme/doc/tomtom-output-format.html.
# tomtom -verbosity 1 -oc meme_tomtom_out -min-overlap 5 -dist ed -evalue -thresh 1 -no-ssc meme_out/meme.xml db/motif_databases/HUMAN/HOCOMOCOv11_core_HUMAN_mono_meme_format.meme
