## Supplementary material for "The cistrome response to hypoxia in human umbilical vein endothelial cells": Singh--Bass_Supplemental_FILE_S1: motif_alignment.txt

Query_ID	Target_ID	Optimal_offset	p-value	E-value	q-value	Overlap	Query_consensus	Target_consensus	Orientation
1	1	0	1.26117e-44	3.0268e-43	6.05361e-43	16	AATCGAATGCAAATAA	AATCGAATGCAAATAA	+
1	13	7	2.06801e-09	4.96321e-08	4.96321e-08	16	AATCGAATGCAAATAA	CGAATGGAATCGAATGCAATCAAC	+
1	21	1	3.05987e-08	7.3437e-07	4.8958e-07	14	AATCGAATGCAAATAA	GAATGGAATGGAATC	+
1	5	6	0.000333773	0.00801056	0.00400528	14	AATCGAATGCAAATAA	GAATGGAATCGAATGGAATC	+
1	3	-1	0.000432243	0.0103738	0.00414953	15	AATCGAATGCAAATAA	ATCGAATGGAATCGA	+
1	4	4	0.00332424	0.0797818	0.0265939	11	AATCGAATGCAAATAA	ATGGAATCGAATGGA	-
2	2	0	1.13049e-28	2.71317e-27	5.42633e-27	10	ACAGGAAAAG	ACAGGAAAAG	+
2	10	0	0.00324245	0.0778187	0.0778187	10	ACAGGAAAAG	ATAGAAAACTGAAGTAATCT	+
3	3	0	1.01992e-39	2.4478e-38	4.89559e-38	15	ATCGAATGGAATCGA	ATCGAATGGAATCGA	+
3	5	7	3.51829e-09	8.4439e-08	7.71768e-08	13	ATCGAATGGAATCGA	GAATGGAATCGAATGGAATC	+
3	4	0	4.82355e-09	1.15765e-07	7.71768e-08	15	ATCGAATGGAATCGA	ATGGAATCGAATGGA	-
3	21	2	4.58044e-06	0.000109931	5.49653e-05	13	ATCGAATGGAATCGA	GAATGGAATGGAATC	+
3	13	8	2.72525e-05	0.00065406	0.000261624	15	ATCGAATGGAATCGA	CGAATGGAATCGAATGCAATCAAC	+
3	1	1	3.38938e-05	0.000813452	0.000271151	15	ATCGAATGGAATCGA	AATCGAATGCAAATAA	+
4	4	0	2.71978e-39	6.52746e-38	1.30549e-37	15	TCCATTCGATTCCAT	TCCATTCGATTCCAT	+
4	5	3	8.27097e-15	1.98503e-13	1.98503e-13	15	TCCATTCGATTCCAT	GATTCCATTCGATTCCATTC	-
4	3	0	5.18564e-09	1.24455e-07	8.29703e-08	15	TCCATTCGATTCCAT	TCGATTCCATTCGAT	-
4	13	6	1.09487e-06	2.62768e-05	1.31384e-05	15	TCCATTCGATTCCAT	GTTGATTGCATTCGATTCCATTCG	-
4	21	3	1.18001e-05	0.000283202	0.000113281	12	TCCATTCGATTCCAT	GATTCCATTCCATTC	-
4	18	10	0.000601446	0.0144347	0.00481157	14	TCCATTCGATTCCAT	TTTTTATGGCTGCATAGTATTCCA	+
4	1	0	0.00304902	0.0731765	0.0209076	15	TCCATTCGATTCCAT	TTATTTGCATTCGATT	-
4	15	0	0.00412403	0.0989767	0.0247442	15	TCCATTCGATTCCAT	TTCATGCATATTCATTC	+
4	20	0	0.0130452	0.313085	0.0695745	14	TCCATTCGATTCCAT	TCCTTTGATTTGCT	+
4	7	-1	0.0172766	0.414638	0.0829277	12	TCCATTCGATTCCAT	ACATTCCAGCCA	+
5	5	0	0	0	0	20	GAATGGAATCGAATGGAATC	GAATGGAATCGAATGGAATC	+
5	4	-2	1.38311e-14	3.31946e-13	3.31946e-13	15	GAATGGAATCGAATGGAATC	ATGGAATCGAATGGA	-
5	13	1	8.55297e-09	2.05271e-07	1.36848e-07	20	GAATGGAATCGAATGGAATC	CGAATGGAATCGAATGCAATCAAC	+
5	21	-5	3.63578e-08	8.72587e-07	4.36294e-07	15	GAATGGAATCGAATGGAATC	GAATGGAATGGAATC	+
5	3	-7	4.71602e-08	1.13184e-06	4.52738e-07	13	GAATGGAATCGAATGGAATC	ATCGAATGGAATCGA	+
5	1	-6	0.000469494	0.0112679	0.00375595	14	GAATGGAATCGAATGGAATC	AATCGAATGCAAATAA	+
5	15	0	0.00156592	0.0375821	0.0107377	17	GAATGGAATCGAATGGAATC	GAATGAATATGCATGAA	-
5	10	-1	0.00215941	0.0518257	0.0129564	19	GAATGGAATCGAATGGAATC	ATAGAAAACTGAAGTAATCT	+
5	18	-3	0.00392002	0.0940804	0.0209068	17	GAATGGAATCGAATGGAATC	TGGAATACTATGCAGCCATAAAAA	-
5	7	-9	0.0132403	0.317767	0.0635534	11	GAATGGAATCGAATGGAATC	TGGCTGGAATGT	-
6	6	0	1.93709e-20	4.64901e-19	9.29803e-19	8	TGAAAACA	TGAAAACA	+
7	7	0	1.21606e-32	2.91854e-31	5.83707e-31	12	ACATTCCAGCCA	ACATTCCAGCCA	+
8	8	0	1.82408e-32	4.3778e-31	8.75561e-31	12	CCAAGAAGAATG	CCAAGAAGAATG	+
9	9	0	1.45927e-31	3.50224e-30	7.00448e-30	12	GACCGGAAGTGG	GACCGGAAGTGG	+
10	10	0	0	0	0	20	ATAGAAAACTGAAGTAATCT	ATAGAAAACTGAAGTAATCT	+
10	13	2	0.00147996	0.0355189	0.0294394	20	ATAGAAAACTGAAGTAATCT	CGAATGGAATCGAATGCAATCAAC	+
10	7	-8	0.00183996	0.0441591	0.0294394	12	ATAGAAAACTGAAGTAATCT	TGGCTGGAATGT	-
10	21	-4	0.00447021	0.107285	0.0536425	15	ATAGAAAACTGAAGTAATCT	GAATGGAATGGAATC	+
10	1	-5	0.00562711	0.135051	0.0540202	15	ATAGAAAACTGAAGTAATCT	AATCGAATGCAAATAA	+
11	11	0	2.53345e-34	6.08028e-33	1.21606e-32	12	CTCTGTCACCTG	CTCTGTCACCTG	+
12	12	0	7.58518e-37	1.82044e-35	3.64089e-35	13	TGCCTTTGATGTT	TGCCTTTGATGTT	+
12	20	-1	8.03657e-07	1.92878e-05	1.92878e-05	12	TGCCTTTGATGTT	TCCTTTGATTTGCT	+
13	13	0	0	0	0	24	CGAATGGAATCGAATGCAATCAAC	CGAATGGAATCGAATGCAATCAAC	+
13	1	-7	3.21632e-09	7.71917e-08	6.65241e-08	16	CGAATGGAATCGAATGCAATCAAC	AATCGAATGCAAATAA	+
13	5	-1	4.15775e-09	9.97861e-08	6.65241e-08	20	CGAATGGAATCGAATGCAATCAAC	GAATGGAATCGAATGGAATC	+
13	21	-6	7.43849e-08	1.78524e-06	8.92619e-07	15	CGAATGGAATCGAATGCAATCAAC	GAATGGAATGGAATC	+
13	4	-3	2.03966e-07	4.89518e-06	1.95807e-06	15	CGAATGGAATCGAATGCAATCAAC	ATGGAATCGAATGGA	-
13	15	-1	2.53497e-05	0.000608392	0.000202797	17	CGAATGGAATCGAATGCAATCAAC	GAATGAATATGCATGAA	-
13	3	-8	6.30348e-05	0.00151284	0.000432239	15	CGAATGGAATCGAATGCAATCAAC	ATCGAATGGAATCGA	+
13	10	-2	0.000435233	0.0104456	0.0026114	20	CGAATGGAATCGAATGCAATCAAC	ATAGAAAACTGAAGTAATCT	+
13	6	-14	0.00603471	0.144833	0.0321851	8	CGAATGGAATCGAATGCAATCAAC	TGAAAACA	+
13	18	-4	0.0129435	0.310643	0.0621286	20	CGAATGGAATCGAATGCAATCAAC	TGGAATACTATGCAGCCATAAAAA	-
14	14	0	1.69234e-31	4.06163e-30	8.12326e-30	11	TGCTGACTCAG	TGCTGACTCAG	+
15	15	0	0	0	0	17	TTCATGCATATTCATTC	TTCATGCATATTCATTC	+
15	13	6	3.76158e-05	0.000902779	0.000902779	17	TTCATGCATATTCATTC	GTTGATTGCATTCGATTCCATTCG	-
15	10	4	0.00236505	0.0567612	0.0289305	16	TTCATGCATATTCATTC	AGATTACTTCAGTTTTCTAT	-
15	20	0	0.00258471	0.062033	0.0289305	14	TTCATGCATATTCATTC	TCCTTTGATTTGCT	+
15	1	5	0.00990085	0.23762	0.0792068	11	TTCATGCATATTCATTC	TTATTTGCATTCGATT	-
16	16	0	3.38469e-31	8.12326e-30	1.62465e-29	11	GCTCAAGGCCA	GCTCAAGGCCA	+
17	17	0	1.51704e-36	3.64089e-35	7.28177e-35	13	TGCTTTCTAGGAA	TGCTTTCTAGGAA	+
18	18	0	0	0	0	24	TTTTTATGGCTGCATAGTATTCCA	TTTTTATGGCTGCATAGTATTCCA	+
18	4	-10	0.000167127	0.00401105	0.00401105	14	TTTTTATGGCTGCATAGTATTCCA	TCCATTCGATTCCAT	+
18	5	-7	0.00195582	0.0469396	0.0312931	17	TTTTTATGGCTGCATAGTATTCCA	GATTCCATTCGATTCCATTC	-
18	21	-7	0.00321103	0.0770648	0.0385324	15	TTTTTATGGCTGCATAGTATTCCA	GATTCCATTCCATTC	-
18	1	-5	0.00474503	0.113881	0.0455523	16	TTTTTATGGCTGCATAGTATTCCA	TTATTTGCATTCGATT	-
18	13	-4	0.0062076	0.148982	0.0496608	20	TTTTTATGGCTGCATAGTATTCCA	GTTGATTGCATTCGATTCCATTCG	-
18	3	-10	0.0102049	0.244917	0.0699763	14	TTTTTATGGCTGCATAGTATTCCA	TCGATTCCATTCGAT	-
19	19	0	1.06405e-31	2.55372e-30	5.10744e-30	12	GGCAGCCATTTT	GGCAGCCATTTT	+
20	20	0	2.27101e-39	5.45043e-38	1.09009e-37	14	TCCTTTGATTTGCT	TCCTTTGATTTGCT	+
20	12	1	2.81303e-07	6.75128e-06	6.75128e-06	12	TCCTTTGATTTGCT	TGCCTTTGATGTT	+
20	21	3	0.00549692	0.131926	0.0879507	12	TCCTTTGATTTGCT	GATTCCATTCCATTC	-
21	21	0	1.69978e-42	4.07946e-41	8.15892e-41	15	GAATGGAATGGAATC	GAATGGAATGGAATC	+
21	5	5	3.15345e-09	7.56827e-08	7.56827e-08	15	GAATGGAATGGAATC	GAATGGAATCGAATGGAATC	+
21	13	6	6.66238e-08	1.59897e-06	1.06598e-06	15	GAATGGAATGGAATC	CGAATGGAATCGAATGCAATCAAC	+
21	1	-1	3.07654e-07	7.38369e-06	3.69184e-06	14	GAATGGAATGGAATC	AATCGAATGCAAATAA	+
21	4	3	8.78473e-07	2.10834e-05	8.43334e-06	12	GAATGGAATGGAATC	ATGGAATCGAATGGA	-
21	3	-2	1.54646e-05	0.000371151	0.000123717	13	GAATGGAATGGAATC	ATCGAATGGAATCGA	+
21	20	2	0.00237937	0.057105	0.0163157	12	GAATGGAATGGAATC	AGCAAATCAAAGGA	-
21	10	4	0.00890713	0.213771	0.0484863	15	GAATGGAATGGAATC	ATAGAAAACTGAAGTAATCT	+
21	7	1	0.00909118	0.218188	0.0484863	11	GAATGGAATGGAATC	TGGCTGGAATGT	-
21	18	2	0.0193612	0.46467	0.0929339	15	GAATGGAATGGAATC	TGGAATACTATGCAGCCATAAAAA	-
22	22	0	3.36973e-19	8.08735e-18	1.61747e-17	7	TGACAGC	TGACAGC	+
23	23	0	3.75982e-36	9.02356e-35	1.80471e-34	15	CCGCCTCGGCCTCCC	CCGCCTCGGCCTCCC	+
24	24	0	1.29656e-14	3.11175e-13	3.11175e-13	6	AGGCCT	AGGCCT	+
# Tomtom (Motif Comparison Tool): Version 5.5.5 compiled on Dec 6 2023 at 19:32:49
# The format of this file is described at https://meme-suite.org/meme/doc/tomtom-output-format.html.
# tomtom -verbosity 1 -text -thresh 0.1 ./combined.meme ./combined.meme
