## Supplementary material for "The cistrome response to hypoxia in human umbilical vein endothelial cells": Singh--Bass_Supplemental_FILE_S1: sea.tsv

RANK	DB	ID	ALT_ID	CONSENSUS	TP	TP%	FP	FP%	ENR_RATIO	SCORE_THR	PVALUE	LOG_PVALUE	EVALUE	LOG_EVALUE	QVALUE	LOG_QVALUE
1	streme_out/streme.xml	1-RVAGRAAAWR	STREME-1	RVAGRAAAWR	342	29.28	186	15.92	1.83	5.6	1.05e-11	-25.28	6.32e-11	-23.49	6.32e-11	-23.49
2	streme_out/streme.xml	2-ATSGAATGGAATSGA	STREME-2	ATSGAATGGAATSGA	35	3.00	0	0.00	36	9.8	3.62e-11	-24.04	2.17e-10	-22.25	1.09e-10	-22.94
3	meme_out/meme.xml	TCCATTCSATTCCAT	MEME-1	TCCATTCSATTCCAT	32	2.74	0	0.00	33	14	2.84e-10	-21.98	1.71e-9	-20.19	5.69e-10	-21.29
4	streme_out/streme.xml	3-TGAAAACA	STREME-3	TGAAAACA	78	6.68	24	2.05	3.16	7.7	4.70e-8	-16.87	2.82e-7	-15.08	7.06e-8	-16.47
5	meme_out/meme.xml	CCDCCTCDGCCTCCC	MEME-2	CCDCCTCDGCCTCCC	14	1.20	1	0.09	7.5	-1e-06	5.30e-4	-7.54	3.18e-3	-5.75	6.36e-4	-7.36
6	streme_out/streme.xml	4-AKGCMT	STREME-4	AKGCMT	23	1.97	6	0.51	3.43	8	1.23e-3	-6.70	7.36e-3	-4.91	1.23e-3	-6.70
# SEA (Simple Enrichment Analysis): Version 5.5.5 compiled on Dec 6 2023 at 19:32:44
# The format of this file is described at https://meme-suite.org/meme/doc/sea-output-format.html.
# sea --verbosity 1 --oc sea_disc_out --qvalue --thresh 1 --order 0 --bfile ./background --seed 0 --align center --motif-pseudo 0.01 --noseqs --m meme_out/meme.xml --m streme_out/streme.xml --p MOA24_loss_diff.fa
