## Supplementary material for "The cistrome response to hypoxia in human umbilical vein endothelial cells": Singh--Bass_Supplemental_FILE_S1: sea.tsv

RANK	DB	ID	ALT_ID	CONSENSUS	TP	TP%	FP	FP%	ENR_RATIO	SCORE_THR	PVALUE	LOG_PVALUE	EVALUE	LOG_EVALUE	QVALUE	LOG_QVALUE
1	db/motif_databases/HUMAN/HOCOMOCOv11_core_HUMAN_mono_meme_format.meme	PO2F1_HUMAN.H11MO.0.C		AWKBRWATGSAAWYAW	37	3.17	0	0.00	38	10	9.40e-12	-25.39	3.83e-9	-19.38	1.18e-9	-20.55
2	streme_out/streme.xml	1-RVAGRAAAWR	STREME-1	RVAGRAAAWR	342	29.28	186	15.92	1.83	5.6	1.05e-11	-25.28	4.28e-9	-19.27	1.18e-9	-20.55
3	streme_out/streme.xml	2-ATSGAATGGAATSGA	STREME-2	ATSGAATGGAATSGA	35	3.00	0	0.00	36	9.8	3.62e-11	-24.04	1.47e-8	-18.03	2.72e-9	-19.72
4	meme_out/meme.xml	TCCATTCSATTCCAT	MEME-1	TCCATTCSATTCCAT	32	2.74	0	0.00	33	14	2.84e-10	-21.98	1.16e-7	-15.97	1.60e-8	-17.95
5	db/motif_databases/HUMAN/HOCOMOCOv11_core_HUMAN_mono_meme_format.meme	ZN502_HUMAN.H11MO.0.C		GAATGGAATSGAATGGAATC	28	2.40	0	0.00	29	4.3	5.25e-9	-19.07	2.14e-6	-13.06	2.36e-7	-15.26
6	streme_out/streme.xml	3-TGAAAACA	STREME-3	TGAAAACA	78	6.68	24	2.05	3.16	7.7	4.70e-8	-16.87	1.91e-5	-10.86	1.76e-6	-13.25
7	db/motif_databases/HUMAN/HOCOMOCOv11_core_HUMAN_mono_meme_format.meme	TEAD1_HUMAN.H11MO.0.A		RCATTCCWGSCW	191	16.35	111	9.50	1.71	2.8	3.60e-6	-12.53	1.47e-3	-6.53	1.16e-4	-9.06
8	db/motif_databases/HUMAN/HOCOMOCOv11_core_HUMAN_mono_meme_format.meme	SMCA1_HUMAN.H11MO.0.C		CMARGAAGMATD	317	27.14	212	18.15	1.49	2.9	4.83e-6	-12.24	1.96e-3	-6.23	1.36e-4	-8.90
9	db/motif_databases/HUMAN/HOCOMOCOv11_core_HUMAN_mono_meme_format.meme	ELK4_HUMAN.H11MO.0.A		SVCCGGAAGTGV	132	11.30	69	5.91	1.9	0.58	7.16e-6	-11.85	2.91e-3	-5.84	1.67e-4	-8.69
10	db/motif_databases/HUMAN/HOCOMOCOv11_core_HUMAN_mono_meme_format.meme	ZNF85_HUMAN.H11MO.0.C		AWAGAARWCTGMWGKAATCT	29	2.48	4	0.34	6	6.3	7.44e-6	-11.81	3.03e-3	-5.80	1.67e-4	-8.69
11	db/motif_databases/HUMAN/HOCOMOCOv11_core_HUMAN_mono_meme_format.meme	SMAD3_HUMAN.H11MO.0.B		SYCTSHCWSCWS	222	19.01	138	11.82	1.6	4.4	8.47e-6	-11.68	3.45e-3	-5.67	1.71e-4	-8.67
12	db/motif_databases/HUMAN/HOCOMOCOv11_core_HUMAN_mono_meme_format.meme	TF7L1_HUMAN.H11MO.0.B		DBBCTTTGAWSTB	499	42.72	368	31.51	1.36	0.076	9.82e-6	-11.53	4.00e-3	-5.52	1.71e-4	-8.67
13	db/motif_databases/HUMAN/HOCOMOCOv11_core_HUMAN_mono_meme_format.meme	ZN582_HUMAN.H11MO.0.C		SGAATGSANTBGRMTGSAAKCAWC	18	1.54	0	0.00	19	19	9.87e-6	-11.53	4.02e-3	-5.52	1.71e-4	-8.67
14	db/motif_databases/HUMAN/HOCOMOCOv11_core_HUMAN_mono_meme_format.meme	MAFB_HUMAN.H11MO.0.B		TGCTGASTYAD	489	41.87	363	31.08	1.35	1.4	1.60e-5	-11.04	6.52e-3	-5.03	2.57e-4	-8.27
15	db/motif_databases/HUMAN/HOCOMOCOv11_core_HUMAN_mono_meme_format.meme	PO3F2_HUMAN.H11MO.0.A		YYCATGCATWTYCATTM	88	7.53	40	3.42	2.17	4.4	1.95e-5	-10.84	7.94e-3	-4.84	2.93e-4	-8.14
16	db/motif_databases/HUMAN/HOCOMOCOv11_core_HUMAN_mono_meme_format.meme	STF1_HUMAN.H11MO.0.B		SYYCAAGGYCA	325	27.83	226	19.35	1.44	0.18	2.25e-5	-10.70	9.16e-3	-4.69	3.08e-4	-8.09
17	db/motif_databases/HUMAN/HOCOMOCOv11_core_HUMAN_mono_meme_format.meme	BCL6_HUMAN.H11MO.0.A		YKCTTTCYAGGAA	192	16.44	118	10.10	1.62	2.5	2.32e-5	-10.67	9.46e-3	-4.66	3.08e-4	-8.09
18	db/motif_databases/HUMAN/HOCOMOCOv11_core_HUMAN_mono_meme_format.meme	ZN260_HUMAN.H11MO.0.C		TTTWTATGGCTGCATAGTATTCCA	20	1.71	1	0.09	10.5	-1e-06	2.87e-5	-10.46	1.17e-2	-4.45	3.59e-4	-7.93
19	db/motif_databases/HUMAN/HOCOMOCOv11_core_HUMAN_mono_meme_format.meme	ZFP42_HUMAN.H11MO.0.A		GGCMGCCATTTT	263	22.52	179	15.33	1.47	0.11	5.73e-5	-9.77	2.33e-2	-3.76	6.60e-4	-7.32
20	db/motif_databases/HUMAN/HOCOMOCOv11_core_HUMAN_mono_meme_format.meme	LEF1_HUMAN.H11MO.0.A		BCCTTTSWWNTBYH	68	5.82	29	2.48	2.3	8	5.87e-5	-9.74	2.39e-2	-3.73	6.60e-4	-7.32
21	db/motif_databases/HUMAN/HOCOMOCOv11_core_HUMAN_mono_meme_format.meme	SMCA5_HUMAN.H11MO.0.C		GAATBGAATGGAAWC	59	5.05	24	2.05	2.4	6.5	9.68e-5	-9.24	3.94e-2	-3.23	1.04e-3	-6.87
22	db/motif_databases/HUMAN/HOCOMOCOv11_core_HUMAN_mono_meme_format.meme	TGIF1_HUMAN.H11MO.0.A		TGACAGS	26	2.23	5	0.43	4.5	9.6	1.04e-4	-9.18	4.22e-2	-3.17	1.06e-3	-6.85
# SEA (Simple Enrichment Analysis): Version 5.5.5 compiled on Dec 6 2023 at 19:32:44
# The format of this file is described at https://meme-suite.org/meme/doc/sea-output-format.html.
# sea --verbosity 1 --oc sea_out --thresh 0.05 --order 0 --bfile ./background --seed 0 --align center --motif-pseudo 0.01 --m meme_out/meme.xml --m streme_out/streme.xml --m db/motif_databases/HUMAN/HOCOMOCOv11_core_HUMAN_mono_meme_format.meme --p MOA24_loss_diff.fa
