## Supplementary material for "The cistrome response to hypoxia in human umbilical vein endothelial cells": Singh--Bass_Supplemental_FILE_S1: tomtom.tsv

Query_ID	Target_ID	Optimal_offset	p-value	E-value	q-value	Overlap	Query_consensus	Target_consensus	Orientation
1-RVAGRAAAWR	ETV5_HUMAN.H11MO.0.C	2	8.46033e-07	0.000339259	0.000657538	10	ACAGGAAAAG	GAGCAGGAAGTGAG	+
1-RVAGRAAAWR	ETV4_HUMAN.H11MO.0.B	1	3.26752e-06	0.00131028	0.00126976	10	ACAGGAAAAG	AACAGGAAGGG	+
1-RVAGRAAAWR	ETS2_HUMAN.H11MO.0.B	1	3.79257e-05	0.0152082	0.00982532	10	ACAGGAAAAG	GGAAGGAAGAGGA	+
1-RVAGRAAAWR	BC11A_HUMAN.H11MO.0.A	3	0.000149003	0.0597501	0.0289513	10	ACAGGAAAAG	AAAAGAGGAAGTGAAAA	+
1-RVAGRAAAWR	ERG_HUMAN.H11MO.0.A	2	0.000348219	0.139636	0.0541274	10	ACAGGAAAAG	GGGCAGGAAGTGG	+
1-RVAGRAAAWR	NFAC1_HUMAN.H11MO.0.B	-1	0.000477077	0.191308	0.0617976	9	ACAGGAAAAG	ATGGAAAAAAAGAAA	+
1-RVAGRAAAWR	ELF3_HUMAN.H11MO.0.A	3	0.00057513	0.230627	0.063856	10	ACAGGAAAAG	GAACCAGGAAGTGG	+
1-RVAGRAAAWR	ELF5_HUMAN.H11MO.0.A	4	0.000914616	0.366761	0.0888552	10	ACAGGAAAAG	GGAAGGAGGAAGTGG	+
1-RVAGRAAAWR	FLI1_HUMAN.H11MO.0.A	4	0.00114799	0.460343	0.0981336	10	ACAGGAAAAG	GGAGGAAGGAAGGAGGGA	+
1-RVAGRAAAWR	E2F7_HUMAN.H11MO.0.B	3	0.00126265	0.506323	0.0981336	10	ACAGGAAAAG	GGGGCGGGAAAGG	+
1-RVAGRAAAWR	ETV2_HUMAN.H11MO.0.B	4	0.00141197	0.566202	0.0997626	10	ACAGGAAAAG	GGAAACAGGAAGTGGG	+
1-RVAGRAAAWR	ETS1_HUMAN.H11MO.0.A	2	0.00154506	0.619569	0.100069	10	ACAGGAAAAG	AGACAGGAAGTGG	+
1-RVAGRAAAWR	FEV_HUMAN.H11MO.0.B	0	0.00173342	0.695101	0.103632	10	ACAGGAAAAG	GCGGGAAGCG	+
2-ATSGAATGGAATSGA	ZN502_HUMAN.H11MO.0.C	7	3.27746e-10	1.31426e-07	2.61867e-07	13	ATCGAATGGAATCGA	GAATGGAATCGAATGGAATC	+
2-ATSGAATGGAATSGA	SMCA5_HUMAN.H11MO.0.C	2	1.02909e-06	0.000412664	0.000411118	13	ATCGAATGGAATCGA	GAATGGAATGGAATC	+
2-ATSGAATGGAATSGA	ZN582_HUMAN.H11MO.0.C	8	7.97483e-06	0.00319791	0.00212395	15	ATCGAATGGAATCGA	CGAATGGAATCGAATGCAATCAAC	+
2-ATSGAATGGAATSGA	PO2F1_HUMAN.H11MO.0.C	1	1.49801e-05	0.00600702	0.00299226	15	ATCGAATGGAATCGA	AATCGAATGCAAATAA	+
2-ATSGAATGGAATSGA	ZN394_HUMAN.H11MO.0.C	3	0.00128743	0.51626	0.20573	15	ATCGAATGGAATCGA	AGAATGGAATAGAATGGAAT	+
3-TGAAAACA	FOXK1_HUMAN.H11MO.0.A	2	7.67671e-05	0.0307836	0.021029	8	TGAAAACA	AAAGTAAACA	-
3-TGAAAACA	FOXO3_HUMAN.H11MO.0.B	0	7.67671e-05	0.0307836	0.021029	8	TGAAAACA	TGTAAACAAG	-
3-TGAAAACA	FOXO1_HUMAN.H11MO.0.A	0	8.01748e-05	0.0321501	0.021029	8	TGAAAACA	AGTAAACAGGAA	-
3-TGAAAACA	FOXP2_HUMAN.H11MO.0.C	0	0.000120941	0.0484972	0.0237911	8	TGAAAACA	TGTAAACAG	-
3-TGAAAACA	FOXA2_HUMAN.H11MO.0.A	4	0.000497366	0.199444	0.0652269	8	TGAAAACA	GCTAAGTAAACA	-
3-TGAAAACA	FOXM1_HUMAN.H11MO.0.A	4	0.000497366	0.199444	0.0652269	8	TGAAAACA	GCAAAGCAAACA	-
3-TGAAAACA	FOXP1_HUMAN.H11MO.0.A	-1	0.000995894	0.399353	0.111948	7	TGAAAACA	ATAAACAAA	-
3-TGAAAACA	FOXA1_HUMAN.H11MO.0.A	4	0.00137974	0.553274	0.135709	8	TGAAAACA	CCAAAGTAAACA	-
3-TGAAAACA	FOXA3_HUMAN.H11MO.0.B	3	0.00161935	0.649358	0.141579	8	TGAAAACA	CAAAGTAAACAAG	-
3-TGAAAACA	FOXC1_HUMAN.H11MO.0.C	4	0.00193511	0.775981	0.152268	8	TGAAAACA	CTTAAGTAAACAATG	-
3-TGAAAACA	ZN490_HUMAN.H11MO.0.C	9	0.00239276	0.959497	0.171163	8	TGAAAACA	TGGGTCTCTTGAAGGCAGCATATC	+
# Tomtom (Motif Comparison Tool): Version 5.5.5 compiled on Dec 6 2023 at 19:32:49
# The format of this file is described at https://meme-suite.org/meme/doc/tomtom-output-format.html.
# tomtom -verbosity 1 -oc streme_tomtom_out -min-overlap 5 -dist ed -evalue -thresh 1 -no-ssc streme_out/streme.xml db/motif_databases/HUMAN/HOCOMOCOv11_core_HUMAN_mono_meme_format.meme
