## Supplementary material for "The cistrome response to hypoxia in human umbilical vein endothelial cells": Singh--Bass_Supplemental_FILE_S1: xstreme.tsv

RANK	SEED_MOTIF	CLUSTER	SOURCE	ID	ALT_ID	CONSENSUS	WIDTH	SITES	SEA_PVALUE	EVALUE	EVALUE_ACC	SIM_SOURCE	SIM_MOTIF	MOTIF_URL
1	0	2	db/motif_databases/HUMAN/HOCOMOCOv11_core_HUMAN_mono_meme_format.meme	PO2F1_HUMAN.H11MO.0.C		AWKBRWATGSAAWYAW	16	37	9.40e-012	3.83e-009	1	db/motif_databases/HUMAN/HOCOMOCOv11_core_HUMAN_mono_meme_format.meme	PO2F1_HUMAN.H11MO.0.C	http://hocomoco.autosome.ru/motif/PO2F1_HUMAN.H11MO.0.C
2	1	1	STREME	1-RVAGRAAAWR	STREME-1	RVAGRAAAWR	10	318	1.05e-011	7.93e-002	1	db/motif_databases/HUMAN/HOCOMOCOv11_core_HUMAN_mono_meme_format.meme	ETV5_HUMAN.H11MO.0.C	http://hocomoco.autosome.ru/motif/ETV5_HUMAN.H11MO.0.C
3	1	2	STREME	2-ATSGAATGGAATSGA	STREME-2	ATSGAATGGAATSGA	15	41	3.62e-011	1.25e-001	1	db/motif_databases/HUMAN/HOCOMOCOv11_core_HUMAN_mono_meme_format.meme	ZN502_HUMAN.H11MO.0.C	http://hocomoco.autosome.ru/motif/ZN502_HUMAN.H11MO.0.C
4	0	2	MEME	TCCATTCSATTCCAT	MEME-1	TCCATTCSATTCCAT	15	38	2.84e-010	5.30e-046	1	db/motif_databases/HUMAN/HOCOMOCOv11_core_HUMAN_mono_meme_format.meme	ZN502_HUMAN.H11MO.0.C	http://hocomoco.autosome.ru/motif/ZN502_HUMAN.H11MO.0.C
5	0	2	db/motif_databases/HUMAN/HOCOMOCOv11_core_HUMAN_mono_meme_format.meme	ZN502_HUMAN.H11MO.0.C		GAATGGAATSGAATGGAATC	20	28	5.25e-009	2.14e-006	1	db/motif_databases/HUMAN/HOCOMOCOv11_core_HUMAN_mono_meme_format.meme	ZN502_HUMAN.H11MO.0.C	http://hocomoco.autosome.ru/motif/ZN502_HUMAN.H11MO.0.C
6	1	3	STREME	3-TGAAAACA	STREME-3	TGAAAACA	8	59	4.70e-008	2.50e-001	1	db/motif_databases/HUMAN/HOCOMOCOv11_core_HUMAN_mono_meme_format.meme	FOXK1_HUMAN.H11MO.0.A	http://hocomoco.autosome.ru/motif/FOXK1_HUMAN.H11MO.0.A
7	1	4	db/motif_databases/HUMAN/HOCOMOCOv11_core_HUMAN_mono_meme_format.meme	TEAD1_HUMAN.H11MO.0.A		RCATTCCWGSCW	12	191	3.60e-006	1.47e-003	1	db/motif_databases/HUMAN/HOCOMOCOv11_core_HUMAN_mono_meme_format.meme	TEAD1_HUMAN.H11MO.0.A	http://hocomoco.autosome.ru/motif/TEAD1_HUMAN.H11MO.0.A
8	1	5	db/motif_databases/HUMAN/HOCOMOCOv11_core_HUMAN_mono_meme_format.meme	SMCA1_HUMAN.H11MO.0.C		CMARGAAGMATD	12	317	4.83e-006	1.96e-003	1	db/motif_databases/HUMAN/HOCOMOCOv11_core_HUMAN_mono_meme_format.meme	SMCA1_HUMAN.H11MO.0.C	http://hocomoco.autosome.ru/motif/SMCA1_HUMAN.H11MO.0.C
9	1	6	db/motif_databases/HUMAN/HOCOMOCOv11_core_HUMAN_mono_meme_format.meme	ELK4_HUMAN.H11MO.0.A		SVCCGGAAGTGV	12	132	7.15e-006	2.91e-003	1	db/motif_databases/HUMAN/HOCOMOCOv11_core_HUMAN_mono_meme_format.meme	ELK4_HUMAN.H11MO.0.A	http://hocomoco.autosome.ru/motif/ELK4_HUMAN.H11MO.0.A
10	0	1	db/motif_databases/HUMAN/HOCOMOCOv11_core_HUMAN_mono_meme_format.meme	ZNF85_HUMAN.H11MO.0.C		AWAGAARWCTGMWGKAATCT	20	29	7.44e-006	3.03e-003	1	db/motif_databases/HUMAN/HOCOMOCOv11_core_HUMAN_mono_meme_format.meme	ZNF85_HUMAN.H11MO.0.C	http://hocomoco.autosome.ru/motif/ZNF85_HUMAN.H11MO.0.C
11	1	7	db/motif_databases/HUMAN/HOCOMOCOv11_core_HUMAN_mono_meme_format.meme	SMAD3_HUMAN.H11MO.0.B		SYCTSHCWSCWS	12	222	8.47e-006	3.45e-003	1	db/motif_databases/HUMAN/HOCOMOCOv11_core_HUMAN_mono_meme_format.meme	SMAD3_HUMAN.H11MO.0.B	http://hocomoco.autosome.ru/motif/SMAD3_HUMAN.H11MO.0.B
12	1	8	db/motif_databases/HUMAN/HOCOMOCOv11_core_HUMAN_mono_meme_format.meme	TF7L1_HUMAN.H11MO.0.B		DBBCTTTGAWSTB	13	499	9.82e-006	4.00e-003	1	db/motif_databases/HUMAN/HOCOMOCOv11_core_HUMAN_mono_meme_format.meme	TF7L1_HUMAN.H11MO.0.B	http://hocomoco.autosome.ru/motif/TF7L1_HUMAN.H11MO.0.B
13	0	2	db/motif_databases/HUMAN/HOCOMOCOv11_core_HUMAN_mono_meme_format.meme	ZN582_HUMAN.H11MO.0.C		SGAATGSANTBGRMTGSAAKCAWC	24	18	9.87e-006	4.02e-003	1	db/motif_databases/HUMAN/HOCOMOCOv11_core_HUMAN_mono_meme_format.meme	ZN582_HUMAN.H11MO.0.C	http://hocomoco.autosome.ru/motif/ZN582_HUMAN.H11MO.0.C
14	1	9	db/motif_databases/HUMAN/HOCOMOCOv11_core_HUMAN_mono_meme_format.meme	MAFB_HUMAN.H11MO.0.B		TGCTGASTYAD	11	489	1.60e-005	6.52e-003	1	db/motif_databases/HUMAN/HOCOMOCOv11_core_HUMAN_mono_meme_format.meme	MAFB_HUMAN.H11MO.0.B	http://hocomoco.autosome.ru/motif/MAFB_HUMAN.H11MO.0.B
15	1	10	db/motif_databases/HUMAN/HOCOMOCOv11_core_HUMAN_mono_meme_format.meme	PO3F2_HUMAN.H11MO.0.A		YYCATGCATWTYCATTM	17	88	1.95e-005	7.94e-003	1	db/motif_databases/HUMAN/HOCOMOCOv11_core_HUMAN_mono_meme_format.meme	PO3F2_HUMAN.H11MO.0.A	http://hocomoco.autosome.ru/motif/PO3F2_HUMAN.H11MO.0.A
16	1	11	db/motif_databases/HUMAN/HOCOMOCOv11_core_HUMAN_mono_meme_format.meme	STF1_HUMAN.H11MO.0.B		SYYCAAGGYCA	11	325	2.25e-005	9.16e-003	1	db/motif_databases/HUMAN/HOCOMOCOv11_core_HUMAN_mono_meme_format.meme	STF1_HUMAN.H11MO.0.B	http://hocomoco.autosome.ru/motif/STF1_HUMAN.H11MO.0.B
17	1	12	db/motif_databases/HUMAN/HOCOMOCOv11_core_HUMAN_mono_meme_format.meme	BCL6_HUMAN.H11MO.0.A		YKCTTTCYAGGAA	13	192	2.32e-005	9.46e-003	1	db/motif_databases/HUMAN/HOCOMOCOv11_core_HUMAN_mono_meme_format.meme	BCL6_HUMAN.H11MO.0.A	http://hocomoco.autosome.ru/motif/BCL6_HUMAN.H11MO.0.A
18	1	13	db/motif_databases/HUMAN/HOCOMOCOv11_core_HUMAN_mono_meme_format.meme	ZN260_HUMAN.H11MO.0.C		TTTWTATGGCTGCATAGTATTCCA	24	20	2.87e-005	1.17e-002	1	db/motif_databases/HUMAN/HOCOMOCOv11_core_HUMAN_mono_meme_format.meme	ZN260_HUMAN.H11MO.0.C	http://hocomoco.autosome.ru/motif/ZN260_HUMAN.H11MO.0.C
19	1	14	db/motif_databases/HUMAN/HOCOMOCOv11_core_HUMAN_mono_meme_format.meme	ZFP42_HUMAN.H11MO.0.A		GGCMGCCATTTT	12	263	5.73e-005	2.33e-002	1	db/motif_databases/HUMAN/HOCOMOCOv11_core_HUMAN_mono_meme_format.meme	ZFP42_HUMAN.H11MO.0.A	http://hocomoco.autosome.ru/motif/ZFP42_HUMAN.H11MO.0.A
20	0	8	db/motif_databases/HUMAN/HOCOMOCOv11_core_HUMAN_mono_meme_format.meme	LEF1_HUMAN.H11MO.0.A		BCCTTTSWWNTBYH	14	68	5.87e-005	2.39e-002	1	db/motif_databases/HUMAN/HOCOMOCOv11_core_HUMAN_mono_meme_format.meme	LEF1_HUMAN.H11MO.0.A	http://hocomoco.autosome.ru/motif/LEF1_HUMAN.H11MO.0.A
21	0	2	db/motif_databases/HUMAN/HOCOMOCOv11_core_HUMAN_mono_meme_format.meme	SMCA5_HUMAN.H11MO.0.C		GAATBGAATGGAAWC	15	59	9.68e-005	3.94e-002	1	db/motif_databases/HUMAN/HOCOMOCOv11_core_HUMAN_mono_meme_format.meme	SMCA5_HUMAN.H11MO.0.C	http://hocomoco.autosome.ru/motif/SMCA5_HUMAN.H11MO.0.C
22	1	15	db/motif_databases/HUMAN/HOCOMOCOv11_core_HUMAN_mono_meme_format.meme	TGIF1_HUMAN.H11MO.0.A		TGACAGS	7	26	1.04e-004	4.22e-002	1	db/motif_databases/HUMAN/HOCOMOCOv11_core_HUMAN_mono_meme_format.meme	TGIF1_HUMAN.H11MO.0.A	http://hocomoco.autosome.ru/motif/TGIF1_HUMAN.H11MO.0.A
23	1	16	MEME	CCDCCTCDGCCTCCC	MEME-2	CCDCCTCDGCCTCCC	15	13	5.30e-004	8.20e-011	1	db/motif_databases/HUMAN/HOCOMOCOv11_core_HUMAN_mono_meme_format.meme	ZN770_HUMAN.H11MO.0.C	http://hocomoco.autosome.ru/motif/ZN770_HUMAN.H11MO.0.C
24	1	17	STREME	4-AKGCMT	STREME-4	AKGCMT	6	191	1.23e-003	1.70e+000	1	STREME	4-AKGCMT
# XSTREME (Motif Discovery and Enrichment Analysis): Version 5.5.5 released on Thu Sep 14 08:48:04 2023 +1000
# The format of this file is described at https://meme-suite.org/meme/doc/xstreme-output-format.html
# xstreme --oc . --time 240 --streme-totallength 4000000 --meme-searchsize 100000 --dna --order 0 --evt 0.05 --minw 6 --maxw 15 --align center --meme-mod zoops --m db/motif_databases/HUMAN/HOCOMOCOv11_core_HUMAN_mono_meme_format.meme --p MOA24_loss_diff.fa
