## Supplementary material for "The cistrome response to hypoxia in human umbilical vein endothelial cells": Singh--Bass_Supplemental_FILE_S2: cluster_1_coord_nodup.txt

chr10	100272862	100272892
chr10	100429874	100429904
chr10	100469082	100469112
chr10	102060013	102060043
chr10	106306102	106306132
chr10	108809837	108809867
chr10	108834957	108834987
chr10	110014456	110014486
chr10	110135622	110135652
chr10	110220990	110221020
chr10	11044664	11044694
chr10	110957109	110957139
chr10	111036224	111036254
chr10	11146301	11146331
chr10	111941755	111941785
chr10	112523584	112523614
chr10	117521768	117521798
chr10	117992482	117992512
chr10	11897256	11897286
chr10	119225155	119225185
chr10	120216346	120216376
chr10	120384930	120384960
chr10	120860373	120860403
chr10	122145234	122145264
chr10	122490426	122490456
chr10	123282287	123282317
chr10	126073988	126074018
chr10	127882207	127882237
chr10	130181000	130181030
chr10	131835957	131835987
chr10	14405225	14405255
chr10	15433239	15433269
chr10	15780359	15780389
chr10	16712261	16712291
chr10	16983858	16983888
chr10	17650233	17650263
chr10	18019697	18019727
chr10	20640477	20640507
chr10	21863810	21863840
chr10	22172810	22172840
chr10	22739262	22739292
chr10	22946577	22946607
chr10	237874	237904
chr10	25133234	25133264
chr10	27129414	27129444
chr10	27178592	27178622
chr10	27229982	27230012
chr10	27489081	27489111
chr10	2941355	2941385
chr10	30981944	30981974
chr10	33282465	33282495
chr10	3384914	3384944
chr10	36340394	36340424
chr10	3967769	3967799
chr10	41875441	41875471
chr10	41883164	41883194
chr10	42070567	42070597
chr10	42084925	42084955
chr10	43139175	43139205
chr10	44822545	44822575
chr10	45935123	45935153
chr10	48939642	48939672
chr10	49379789	49379819
chr10	49444995	49445025
chr10	51264406	51264436
chr10	51282389	51282419
chr10	53559416	53559446
chr10	53576888	53576918
chr10	58368015	58368045
chr10	58489989	58490019
chr10	60160252	60160282
chr10	60931632	60931662
chr10	62599633	62599663
chr10	63499710	63499740
chr10	63551009	63551039
chr10	65228802	65228832
chr10	65415856	65415886
chr10	68012912	68012942
chr10	68161715	68161745
chr10	70201869	70201899
chr10	70864086	70864116
chr10	72998018	72998048
chr10	73111037	73111067
chr10	73409347	73409377
chr10	73784903	73784933
chr10	74189171	74189201
chr10	74333233	74333263
chr10	77896871	77896901
chr10	78553474	78553504
chr10	78990236	78990266
chr10	79179088	79179118
chr10	79297311	79297341
chr10	81442775	81442805
chr10	81987553	81987583
chr10	82040032	82040062
chr10	82180125	82180155
chr10	82208254	82208284
chr10	84257234	84257264
chr10	84675393	84675423
chr10	86871328	86871358
chr10	87106828	87106858
chr10	92632649	92632679
chr10	93055119	93055149
chr10	94338947	94338977
chr10	94723871	94723901
chr10	95916432	95916462
chr10	97225603	97225633
chr10	97289983	97290013
chr10	97888892	97888922
chr10	99083786	99083816
chr10	99478756	99478786
chr10	99516533	99516563
chr10	99818351	99818381
chr1	100228984	100229014
chr1	101009270	101009300
chr1	101139797	101139827
chr1	108766569	108766599
chr11	100716398	100716428
chr11	101110134	101110164
chr11	102124352	102124382
chr11	102171819	102171849
chr11	102364707	102364737
chr11	102468735	102468765
chr11	103357376	103357406
chr11	103404664	103404694
chr11	103897288	103897318
chr11	104582570	104582600
chr11	10533485	10533515
chr11	106936803	106936833
chr11	108070546	108070576
chr11	110391617	110391647
chr11	111565475	111565505
chr11	111666128	111666158
chr11	111814721	111814751
chr11	113379842	113379872
chr11	114483228	114483258
chr1	111550038	111550068
chr11	116530418	116530448
chr1	11169641	11169671
chr11	117177761	117177791
chr11	117324561	117324591
chr11	117823173	117823203
chr11	118296137	118296167
chr11	118604290	118604320
chr1	111914872	111914902
chr11	121505467	121505497
chr11	121645750	121645780
chr11	122692280	122692310
chr11	12315699	12315729
chr11	124121810	124121840
chr11	124329961	124329991
chr11	125936560	125936590
chr11	128001987	128002017
chr11	128668116	128668146
chr11	128802791	128802821
chr11	129222940	129222970
chr11	130023735	130023765
chr11	130579873	130579903
chr11	13061877	13061907
chr11	131932995	131933025
chr11	133255968	133255998
chr11	13528442	13528472
chr1	114737302	114737332
chr11	15081559	15081589
chr1	115490195	115490225
chr11	16741321	16741351
chr1	117102509	117102539
chr11	17203456	17203486
chr11	17325258	17325288
chr11	17669409	17669439
chr11	17992624	17992654
chr11	18520592	18520622
chr11	19593638	19593668
chr1	119713080	119713110
chr11	20476366	20476396
chr11	21210252	21210282
chr11	217998	218028
chr11	237643	237673
chr11	24042087	24042117
chr11	24126767	24126797
chr11	24262475	24262505
chr1	125180135	125180165
chr11	25991548	25991578
chr11	27832804	27832834
chr11	27899267	27899297
chr11	28672127	28672157
chr11	28750990	28751020
chr11	30887332	30887362
chr11	31391368	31391398
chr11	31600165	31600195
chr11	32591607	32591637
chr11	33461178	33461208
chr11	34130378	34130408
chr11	34670676	34670706
chr11	34931336	34931366
chr1	13550308	13550338
chr11	38374361	38374391
chr11	3908085	3908115
chr11	4080376	4080406
chr11	41176441	41176471
chr11	4177742	4177772
chr1	143265994	143266024
chr11	43343295	43343325
chr11	43552632	43552662
chr11	44241332	44241362
chr11	46075162	46075192
chr11	46812480	46812510
chr11	47110372	47110402
chr11	4738760	4738790
chr1	152006089	152006119
chr11	5259650	5259680
chr11	5279177	5279207
chr1	153642902	153642932
chr1	154982950	154982980
chr11	57666092	57666122
chr1	157788859	157788889
chr11	59226753	59226783
chr11	59812377	59812407
chr11	60625951	60625981
chr11	6138240	6138270
chr11	61819617	61819647
chr1	163068849	163068879
chr11	63508155	63508185
chr11	64951283	64951313
chr1	167657130	167657160
chr1	168003083	168003113
chr1	168008386	168008416
chr11	6840938	6840968
chr11	68482744	68482774
chr11	68809229	68809259
chr11	69607314	69607344
chr1	169894487	169894517
chr11	7184628	7184658
chr11	72285554	72285584
chr1	172350644	172350674
chr11	72700707	72700737
chr11	73089623	73089653
chr11	73304565	73304595
chr11	73454294	73454324
chr11	73595792	73595822
chr11	74152262	74152292
chr11	76977181	76977211
chr11	7708522	7708552
chr11	77250684	77250714
chr11	77406973	77407003
chr11	78469486	78469516
chr1	178482911	178482941
chr1	178614095	178614125
chr11	8048164	8048194
chr11	80500711	80500741
chr11	80842956	80842986
chr1	181035410	181035440
chr1	181125556	181125586
chr11	8296194	8296224
chr11	84177907	84177937
chr11	85650331	85650361
chr1	185765315	185765345
chr11	85836802	85836832
chr1	186436025	186436055
chr11	86456251	86456281
chr1	186979599	186979629
chr11	87773538	87773568
chr11	87878278	87878308
chr1	188201310	188201340
chr11	88216180	88216210
chr11	88251848	88251878
chr1	188385056	188385086
chr11	88594408	88594438
chr11	88602925	88602955
chr11	89356046	89356076
chr1	19002306	19002336
chr11	9087971	9088001
chr11	93164333	93164363
chr11	93617614	93617644
chr1	193725439	193725469
chr11	93857977	93858007
chr11	94264546	94264576
chr11	94315282	94315312
chr11	94460966	94460996
chr11	94611226	94611256
chr11	94839946	94839976
chr11	95149739	95149769
chr1	196020107	196020137
chr11	99057410	99057440
chr1	200373106	200373136
chr1	207761374	207761404
chr1	209824780	209824810
chr12	103182760	103182790
chr12	105395602	105395632
chr12	110703319	110703349
chr1	21116384	21116414
chr1	21120060	21120090
chr12	113216373	113216403
chr1	211779166	211779196
chr12	118160469	118160499
chr12	126185501	126185531
chr12	1280800	1280830
chr12	129911965	129911995
chr12	131365051	131365081
chr1	215020181	215020211
chr12	19683165	19683195
chr12	19994993	19995023
chr12	21454887	21454917
chr1	221653032	221653062
chr1	222691689	222691719
chr1	225242737	225242767
chr12	26552924	26552954
chr1	229052423	229052453
chr1	229489019	229489049
chr1	22989546	22989576
chr12	32708044	32708074
chr1	234693623	234693653
chr1	234975133	234975163
chr12	356750	356780
chr1	235871445	235871475
chr1	238307128	238307158
chr1	241159213	241159243
chr1	245048636	245048666
chr12	45169603	45169633
chr12	47669295	47669325
chr12	49462992	49463022
chr12	50564728	50564758
chr12	54254413	54254443
chr12	55769152	55769182
chr12	57057851	57057881
chr12	57706348	57706378
chr12	6194360	6194390
chr12	64440379	64440409
chr12	65695717	65695747
chr12	68823333	68823363
chr12	68842909	68842939
chr12	69563081	69563111
chr12	70726214	70726244
chr12	80009570	80009600
chr12	83522892	83522922
chr12	84061095	84061125
chr12	848868	848898
chr12	88467970	88468000
chr12	88506644	88506674
chr12	88868695	88868725
chr12	89782179	89782209
chr1	29035458	29035488
chr12	94929817	94929847
chr12	95184264	95184294
chr12	95228556	95228586
chr12	95277803	95277833
chr12	96201118	96201148
chr12	98227371	98227401
chr12	98534583	98534613
chr13	100654438	100654468
chr13	101535545	101535575
chr13	106148837	106148867
chr13	108231785	108231815
chr13	112653512	112653542
chr13	28258415	28258445
chr13	28695621	28695651
chr13	28712338	28712368
chr13	33722289	33722319
chr1	33421159	33421189
chr13	43093268	43093298
chr13	44496917	44496947
chr13	45340314	45340344
chr13	50442534	50442564
chr13	66481587	66481617
chr13	71618359	71618389
chr13	72787107	72787137
chr13	75350817	75350847
chr13	86058763	86058793
chr1	39050850	39050880
chr1	39246141	39246171
chr13	95377267	95377297
chr1	39562782	39562812
chr13	99232455	99232485
chr14	103467184	103467214
chr14	104912706	104912736
chr14	23072157	23072187
chr14	29921589	29921619
chr14	30402275	30402305
chr14	31335559	31335589
chr14	31355792	31355822
chr14	35234916	35234946
chr14	35247326	35247356
chr14	37511787	37511817
chr14	42593587	42593617
chr14	47235292	47235322
chr14	47244287	47244317
chr14	51637602	51637632
chr14	52792087	52792117
chr14	53836551	53836581
chr14	54119797	54119827
chr14	55753247	55753277
chr14	58258804	58258834
chr14	58479359	58479389
chr14	59011343	59011373
chr14	59260558	59260588
chr14	60904347	60904377
chr14	61169275	61169305
chr14	64263996	64264026
chr14	66084953	66084983
chr14	72705342	72705372
chr14	74150222	74150252
chr14	76854648	76854678
chr14	79011754	79011784
chr14	81470246	81470276
chr14	90282095	90282125
chr14	91914685	91914715
chr15	101195018	101195048
chr1	51530504	51530534
chr15	18911064	18911094
chr15	35737048	35737078
chr15	38288333	38288363
chr15	40615227	40615257
chr15	40646244	40646274
chr15	42234553	42234583
chr15	43070012	43070042
chr15	43960806	43960836
chr15	50806650	50806680
chr15	51102450	51102480
chr15	51598050	51598080
chr15	60356634	60356664
chr1	5745948	5745978
chr15	75380942	75380972
chr15	80952439	80952469
chr15	82181117	82181147
chr1	58701787	58701817
chr1	58809053	58809083
chr1	58844415	58844445
chr15	92203056	92203086
chr15	92887995	92888025
chr15	92914138	92914168
chr15	96667956	96667986
chr15	99694344	99694374
chr16	10960851	10960881
chr16	12836334	12836364
chr16	18817639	18817669
chr16	23539474	23539504
chr16	25106154	25106184
chr16	25177308	25177338
chr16	34574258	34574288
chr16	34582248	34582278
chr16	34585921	34585951
chr16	34586275	34586305
chr16	34586816	34586846
chr16	34588073	34588103
chr16	34588232	34588262
chr16	46386435	46386465
chr16	46387917	46387947
chr16	46388691	46388721
chr16	46390316	46390346
chr16	46390481	46390511
chr16	46390545	46390575
chr16	46390708	46390738
chr16	46394051	46394081
chr16	46394519	46394549
chr16	46394808	46394838
chr16	46394905	46394935
chr16	46398867	46398897
chr16	46400859	46400889
chr16	47114925	47114955
chr16	4746279	4746309
chr1	64948096	64948126
chr16	49718623	49718653
chr16	57422836	57422866
chr16	58577427	58577457
chr16	62654217	62654247
chr16	63433729	63433759
chr1	66749307	66749337
chr16	69369042	69369072
chr16	69410301	69410331
chr16	69655031	69655061
chr16	72644362	72644392
chr16	74481457	74481487
chr16	80775099	80775129
chr16	80844077	80844107
chr17	12072457	12072487
chr17	23016304	23016334
chr17	25074449	25074479
chr17	25920186	25920216
chr17	2644650	2644680
chr17	26594887	26594917
chr17	26603864	26603894
chr17	26620021	26620051
chr17	26885770	26885800
chr17	28530236	28530266
chr17	32409454	32409484
chr1	73305953	73305983
chr17	34915348	34915378
chr17	43179309	43179339
chr17	4347920	4347950
chr17	47296465	47296495
chr17	47567463	47567493
chr17	51028798	51028828
chr17	51087627	51087657
chr17	55239345	55239375
chr17	58474199	58474229
chr17	59952887	59952917
chr17	61872718	61872748
chr17	62579834	62579864
chr17	63498395	63498425
chr17	64582530	64582560
chr17	6476336	6476366
chr17	67076958	67076988
chr17	67691159	67691189
chr17	68494142	68494172
chr17	69300129	69300159
chr17	69953886	69953916
chr17	75157105	75157135
chr17	75167368	75167398
chr1	7960970	7961000
chr18	13022808	13022838
chr1	8180197	8180227
chr1	82473583	82473613
chr18	25261431	25261461
chr18	29132394	29132424
chr18	34934284	34934314
chr18	36396579	36396609
chr18	44991366	44991396
chr18	47952732	47952762
chr18	51096360	51096390
chr18	55859636	55859666
chr18	57024696	57024726
chr18	58245550	58245580
chr18	60618848	60618878
chr18	62445581	62445611
chr18	62676654	62676684
chr18	63405523	63405553
chr18	63516206	63516236
chr18	71016560	71016590
chr18	7790155	7790185
chr18	7982134	7982164
chr1	92502244	92502274
chr19	27403701	27403731
chr19	32504090	32504120
chr19	34919681	34919711
chr19	34982426	34982456
chr19	35879795	35879825
chr19	37293703	37293733
chr19	37293820	37293850
chr19	37965083	37965113
chr19	41448787	41448817
chr19	42019805	42019835
chr19	43845911	43845941
chr1	94857278	94857308
chr19	53433587	53433617
chr19	53995068	53995098
chr19	57191437	57191467
chr19	57493345	57493375
chr1	96332362	96332392
chr20	12086716	12086746
chr20	13773253	13773283
chr20	1709858	1709888
chr20	18466624	18466654
chr20	24293752	24293782
chr20	2896704	2896734
chr20	31067453	31067483
chr20	3301786	3301816
chr20	41477849	41477879
chr20	4369278	4369308
chr20	46842223	46842253
chr20	47083813	47083843
chr20	5644320	5644350
chr20	59906880	59906910
chr2	100985618	100985648
chr2	101587239	101587269
chr2	11009228	11009258
chr21	15243053	15243083
chr21	16304978	16305008
chr21	24029084	24029114
chr21	25973007	25973037
chr2	127515088	127515118
chr21	32657408	32657438
chr2	133182796	133182826
chr2	133744718	133744748
chr2	135114179	135114209
chr21	36260685	36260715
chr2	138050913	138050943
chr21	41223694	41223724
chr21	45075852	45075882
chr2	147915636	147915666
chr2	150640846	150640876
chr2	158716615	158716645
chr2	164678251	164678281
chr2	169014763	169014793
chr2	169727578	169727608
chr2	172355704	172355734
chr2	176532334	176532364
chr2	179751391	179751421
chr2	180523956	180523986
chr2	184695870	184695900
chr21	9010887	9010917
chr2	190539956	190539986
chr2	197443680	197443710
chr2	198179825	198179855
chr21	9840779	9840809
chr2	20252799	20252829
chr2	205764052	205764082
chr2	207572990	207573020
chr22	10714400	10714430
chr22	10769835	10769865
chr2	211392130	211392160
chr22	12590014	12590044
chr2	215765272	215765302
chr22	20399443	20399473
chr2	221075396	221075426
chr2	229632219	229632249
chr22	30751232	30751262
chr2	231783136	231783166
chr2	236303836	236303866
chr2	237157900	237157930
chr22	37807887	37807917
chr2	238679897	238679927
chr22	39137121	39137151
chr2	32087272	32087302
chr2	37047633	37047663
chr2	37317517	37317547
chr2	41473689	41473719
chr2	43317352	43317382
chr2	46725654	46725684
chr2	53959588	53959618
chr2	57124143	57124173
chr2	60548183	60548213
chr2	75539769	75539799
chr2	82718645	82718675
chr2	86578183	86578213
chr2	86696249	86696279
chr2	8788917	8788947
chr2	88697040	88697070
chr2	8953380	8953410
chr2	94223467	94223497
chr2	98157496	98157526
chr3	100403042	100403072
chr3	100707671	100707701
chr3	101569809	101569839
chr3	102007505	102007535
chr3	105478820	105478850
chr3	105509004	105509034
chr3	106800184	106800214
chr3	114993323	114993353
chr3	115784057	115784087
chr3	115937227	115937257
chr3	116682909	116682939
chr3	119278873	119278903
chr3	125950076	125950106
chr3	133345502	133345532
chr3	134264385	134264415
chr3	134511359	134511389
chr3	136493817	136493847
chr3	14168618	14168648
chr3	152406209	152406239
chr3	152961229	152961259
chr3	156261292	156261322
chr3	156613717	156613747
chr3	156626987	156627017
chr3	160180254	160180284
chr3	168091624	168091654
chr3	170398376	170398406
chr3	177251687	177251717
chr3	177979175	177979205
chr3	179226245	179226275
chr3	183577029	183577059
chr3	185940171	185940201
chr3	188932354	188932384
chr3	189753706	189753736
chr3	19984316	19984346
chr3	25518994	25519024
chr3	27569502	27569532
chr3	28475980	28476010
chr3	37119401	37119431
chr3	39217698	39217728
chr3	42613784	42613814
chr3	43560157	43560187
chr3	46403018	46403048
chr3	5085908	5085938
chr3	64550182	64550212
chr3	64641078	64641108
chr3	72917434	72917464
chr3	9085645	9085675
chr4	100754065	100754095
chr4	105762238	105762268
chr4	106241031	106241061
chr4	109006631	109006661
chr4	109549859	109549889
chr4	109590103	109590133
chr4	115211252	115211282
chr4	125268441	125268471
chr4	126764422	126764452
chr4	127821108	127821138
chr4	134581520	134581550
chr4	137511041	137511071
chr4	137583147	137583177
chr4	140647005	140647035
chr4	144465167	144465197
chr4	150298550	150298580
chr4	150976301	150976331
chr4	154777782	154777812
chr4	157464612	157464642
chr4	158857208	158857238
chr4	159267242	159267272
chr4	166475956	166475986
chr4	168664051	168664081
chr4	173379924	173379954
chr4	18184974	18185004
chr4	183448858	183448888
chr4	2579974	2580004
chr4	29419428	29419458
chr4	39617523	39617553
chr4	39965052	39965082
chr4	45481529	45481559
chr4	49657607	49657637
chr4	49709724	49709754
chr4	51863673	51863703
chr4	5736683	5736713
chr4	67461946	67461976
chr4	69733872	69733902
chr4	70620891	70620921
chr4	73208575	73208605
chr4	84969764	84969794
chr5	106656391	106656421
chr5	108069464	108069494
chr5	112897095	112897125
chr5	123076237	123076267
chr5	125103347	125103377
chr5	132880125	132880155
chr5	13455516	13455546
chr5	134927612	134927642
chr5	137238656	137238686
chr5	137371970	137372000
chr5	137867049	137867079
chr5	13895274	13895304
chr5	141475883	141475913
chr5	143577168	143577198
chr5	143756531	143756561
chr5	144308108	144308138
chr5	146357887	146357917
chr5	148142853	148142883
chr5	150583077	150583107
chr5	152920124	152920154
chr5	168543599	168543629
chr5	172230614	172230644
chr5	172803953	172803983
chr5	177268881	177268911
chr5	31885467	31885497
chr5	32153153	32153183
chr5	32791484	32791514
chr5	34923942	34923972
chr5	49601583	49601613
chr5	49602099	49602129
chr5	49657723	49657753
chr5	49658131	49658161
chr5	49658685	49658715
chr5	49658926	49658956
chr5	49659233	49659263
chr5	49659870	49659900
chr5	49660725	49660755
chr5	51914676	51914706
chr5	65460287	65460317
chr5	65548178	65548208
chr5	66039210	66039240
chr5	66322258	66322288
chr5	74162684	74162714
chr5	74465940	74465970
chr5	8515816	8515846
chr5	85400355	85400385
chr5	96787722	96787752
chr6	100438803	100438833
chr6	110887389	110887419
chr6	113126430	113126460
chr6	113643720	113643750
chr6	133442818	133442848
chr6	135858036	135858066
chr6	142023854	142023884
chr6	144465658	144465688
chr6	144506166	144506196
chr6	146065097	146065127
chr6	153147091	153147121
chr6	155474685	155474715
chr6	156996137	156996167
chr6	161218379	161218409
chr6	16542708	16542738
chr6	16756020	16756050
chr6	18157232	18157262
chr6	18393478	18393508
chr6	26040146	26040176
chr6	26048373	26048403
chr6	26114568	26114598
chr6	38993727	38993757
chr6	4061333	4061363
chr6	4197890	4197920
chr6	42100660	42100690
chr6	43409177	43409207
chr6	47150724	47150754
chr6	50523984	50524014
chr6	61323031	61323061
chr6	63942394	63942424
chr6	70505962	70505992
chr6	71354347	71354377
chr6	89304795	89304825
chr6	99557129	99557159
chr7	102150724	102150754
chr7	103947857	103947887
chr7	105188009	105188039
chr7	106799855	106799885
chr7	112912303	112912333
chr7	115288820	115288850
chr7	116900916	116900946
chr7	122579523	122579553
chr7	122752189	122752219
chr7	123942250	123942280
chr7	129226225	129226255
chr7	13023730	13023760
chr7	137926907	137926937
chr7	147183115	147183145
chr7	15124955	15124985
chr7	15489886	15489916
chr7	16026093	16026123
chr7	16975300	16975330
chr7	21646966	21646996
chr7	22329155	22329185
chr7	22625969	22625999
chr7	23331187	23331217
chr7	24957529	24957559
chr7	27782932	27782962
chr7	32138863	32138893
chr7	33425007	33425037
chr7	37696235	37696265
chr7	39705801	39705831
chr7	40826238	40826268
chr7	42886206	42886236
chr7	44799409	44799439
chr7	46316629	46316659
chr7	4830248	4830278
chr7	50498107	50498137
chr7	7176749	7176779
chr7	72774832	72774862
chr7	76327436	76327466
chr7	7671014	7671044
chr7	80665173	80665203
chr7	81603277	81603307
chr7	82626138	82626168
chr7	84982337	84982367
chr7	85581678	85581708
chr7	85618792	85618822
chr7	85746822	85746852
chr7	90685025	90685055
chr7	93337569	93337599
chr7	98108429	98108459
chr7	99032135	99032165
chr8	104407799	104407829
chr8	105590909	105590939
chr8	106337689	106337719
chr8	108093103	108093133
chr8	108418924	108418954
chr8	110848254	110848284
chr8	114788589	114788619
chr8	117125714	117125744
chr8	118357477	118357507
chr8	118567648	118567678
chr8	124676206	124676236
chr8	130276340	130276370
chr8	130630760	130630790
chr8	131689542	131689572
chr8	132783588	132783618
chr8	140979928	140979958
chr8	144235749	144235779
chr8	22011959	22011989
chr8	31039862	31039892
chr8	4718388	4718418
chr8	49571376	49571406
chr8	49716699	49716729
chr8	5834690	5834720
chr8	69627533	69627563
chr8	70342067	70342097
chr8	78714358	78714388
chr8	79264971	79265001
chr8	79563934	79563964
chr8	80551435	80551465
chr8	86756366	86756396
chr8	92966202	92966232
chr8	94123003	94123033
chr8	96760701	96760731
chr9	102425203	102425233
chr9	112380548	112380578
chr9	11651231	11651261
chr9	132352234	132352264
chr9	136641886	136641916
chr9	137746708	137746738
chr9	14638608	14638638
chr9	16532205	16532235
chr9	20934047	20934077
chr9	21564631	21564661
chr9	33048693	33048723
chr9	36436369	36436399
chr9	6849016	6849046
chr9	70890055	70890085
chr9	72646677	72646707
chr9	75013344	75013374
chr9	82164825	82164855
chr9	85930291	85930321
chr9	86347158	86347188
chr9	9485616	9485646
chr9	95004047	95004077
chr9	95018483	95018513
chrX	10030783	10030813
chrX	108398365	108398395
chrX	108599464	108599494
chrX	118748195	118748225
chrX	129114268	129114298
chrX	130539534	130539564
chrX	154743055	154743085
chrX	16131820	16131850
chrX	25751914	25751944
chrX	40776358	40776388
chrX	42918266	42918296
chrX	67275127	67275157
chrX	71650068	71650098
chrX	73200651	73200681
chrX	75414092	75414122
chrY	11747695	11747725
