## Supplementary material for "The cistrome response to hypoxia in human umbilical vein endothelial cells": Singh--Bass_Supplemental_FILE_S2: fimo.tsv

motif_id	motif_alt_id	sequence_name	start	stop	strand	score	p-value	q-value	matched_sequence
TCCATTCCATTCC	MEME-1	chrY	11747703	11747715	-	23.6591	1.28e-08	3.82e-05	TCCATTCCATTCC
TCCATTCCATTCC	MEME-1	chrY	11747708	11747720	-	23.6591	1.28e-08	3.82e-05	TCCATTCCATTCC
TCCATTCCATTCC	MEME-1	chr10	41875454	41875466	-	23.6591	1.28e-08	3.82e-05	TCCATTCCATTCC
TCCATTCCATTCC	MEME-1	chr10	41883164	41883176	-	23.6591	1.28e-08	3.82e-05	TCCATTCCATTCC
TCCATTCCATTCC	MEME-1	chr10	41883169	41883181	-	23.6591	1.28e-08	3.82e-05	TCCATTCCATTCC
TCCATTCCATTCC	MEME-1	chr4	49657613	49657625	-	23.6591	1.28e-08	3.82e-05	TCCATTCCATTCC
TCCATTCCATTCC	MEME-1	chr5	49657729	49657741	+	23.6591	1.28e-08	3.82e-05	tccattccattcc
TCCATTCCATTCC	MEME-1	chr5	49658939	49658951	+	23.6591	1.28e-08	3.82e-05	tccattccattcc
TCCATTCCATTCC	MEME-1	chr5	49659240	49659252	+	23.6591	1.28e-08	3.82e-05	tccattccattcc
TCCATTCCATTCC	MEME-1	chr5	49659876	49659888	+	23.6591	1.28e-08	3.82e-05	tccattccattcc
TCCATTCCATTCC	MEME-1	chr5	49659881	49659893	+	23.6591	1.28e-08	3.82e-05	tccattccattcc
TCCATTCCATTCC	MEME-1	chr16	34574275	34574287	-	22.5114	2.56e-08	6e-05	TCCATTCGATTCC
TCCATTCCATTCC	MEME-1	chr16	34586827	34586839	-	22.5114	2.56e-08	6e-05	TCCATTCGATTCC
TCCATTCCATTCC	MEME-1	chr16	46394906	46394918	-	22.5114	2.56e-08	6e-05	TCCATTCGATTCC
TCCATTCCATTCC	MEME-1	chr5	49659886	49659898	+	21.7159	3.84e-08	8.4e-05	tccattccattcg
TCCATTCCATTCC	MEME-1	chrY	11747698	11747710	-	21.2727	5.89e-08	0.000114	TCCATTCCGTTCC
TCCATTCCATTCC	MEME-1	chr10	41883179	41883191	-	21.2727	5.89e-08	0.000114	TCCATTCCGTTCC
TCCATTCCATTCC	MEME-1	chr16	46387933	46387945	-	20.0227	1.23e-07	0.000202	TCCATTCGAGTCC
TCCATTCCATTCC	MEME-1	chr16	46390546	46390558	-	20.0227	1.23e-07	0.000202	TCCATTCGAGTCC
TCCATTCCATTCC	MEME-1	chr1	143266011	143266023	-	20.0227	1.23e-07	0.000202	TCCATTCGAGTCC
TCCATTCCATTCC	MEME-1	chr5	49660741	49660753	+	19.5568	1.6e-07	0.00025	tcccttccattcc
TCCATTCCATTCC	MEME-1	chr16	34574270	34574282	-	19.5114	1.73e-07	0.000257	TCGATTCCATTCG
TCCATTCCATTCC	MEME-1	chr16	34588246	34588258	-	19.5	1.88e-07	0.000257	TCCACTCGATTCC
TCCATTCCATTCC	MEME-1	chr16	46398873	46398885	-	19.5	1.88e-07	0.000257	TCCACTCGATTCC
TCCATTCCATTCC	MEME-1	chr5	49601596	49601608	-	19	2.88e-07	0.000363	TCCATTCCTTTCC
TCCATTCCATTCC	MEME-1	chr5	49657734	49657746	+	19	2.88e-07	0.000363	tccattcctttcc
TCCATTCCATTCC	MEME-1	chr5	49602101	49602113	-	18.8523	3.21e-07	0.000376	TCCTTTCCATTCC
TCCATTCCATTCC	MEME-1	chr5	49657739	49657751	+	18.8523	3.21e-07	0.000376	tcctttccattcc
TCCATTCCATTCC	MEME-1	chr20	31067464	31067476	-	18.4545	4.38e-07	0.000463	TCCATTCCATTCA
TCCATTCCATTCC	MEME-1	chr10	41875449	41875461	-	18.4545	4.38e-07	0.000463	TCCATTCCATTCT
TCCATTCCATTCC	MEME-1	chr5	49659245	49659257	+	18.4545	4.38e-07	0.000463	tccattccattca
TCCATTCCATTCC	MEME-1	chr16	34585924	34585936	-	17.9545	5.71e-07	0.000568	TCCATTTGATTCC
TCCATTCCATTCC	MEME-1	chr16	34588073	34588085	-	17.9545	5.71e-07	0.000568	TCCATTTGATTCC
TCCATTCCATTCC	MEME-1	chr5	49659250	49659262	+	17.6932	6.54e-07	0.000632	tccattcaattcg
TCCATTCCATTCC	MEME-1	chr1	125180143	125180155	+	17.6364	6.84e-07	0.000642	TCCATTCGGGTCC
TCCATTCCATTCC	MEME-1	chr20	31067469	31067481	-	16.9545	1.01e-06	0.00087	TTGATTCCATTCC
TCCATTCCATTCC	MEME-1	chr5	49657724	49657736	+	16.9545	1.01e-06	0.00087	ttgattccattcc
TCCATTCCATTCC	MEME-1	chr5	49658700	49658712	+	16.9545	1.01e-06	0.00087	ttgattccattcc
TCCATTCCATTCC	MEME-1	chr16	46390331	46390343	-	16.5114	1.3e-06	0.00106	TCAATTCCATTCG
TCCATTCCATTCC	MEME-1	chr16	46387928	46387940	-	16.5	1.32e-06	0.00106	TCGAGTCCATTCG
TCCATTCCATTCC	MEME-1	chr1	143266006	143266018	-	16.5	1.32e-06	0.00106	TCGAGTCCATTCG
TCCATTCCATTCC	MEME-1	chr5	49658141	49658153	+	15.4091	2.26e-06	0.00177	tctattcaattcc
TCCATTCCATTCC	MEME-1	chr16	46390708	46390720	-	15.0114	2.68e-06	0.00204	TTGATTCCATTCG
TCCATTCCATTCC	MEME-1	chr16	46394524	46394536	-	15	2.73e-06	0.00204	TCTATTCCAGTCG
TCCATTCCATTCC	MEME-1	chr10	41883174	41883186	-	13.7955	5.31e-06	0.00371	TCCGTTCCATTCC
TCCATTCCATTCC	MEME-1	chr5	49659235	49659247	+	13.7955	5.31e-06	0.00371	tccgttccattcc
TCCATTCCATTCC	MEME-1	chr5	49659871	49659883	+	13.7955	5.31e-06	0.00371	tccgttccattcc
TCCATTCCATTCC	MEME-1	chr16	46400868	46400880	-	13.6818	5.67e-06	0.00386	TCCATTCGCTTGC
TCCATTCCATTCC	MEME-1	chr5	49601591	49601603	-	13.6477	5.77e-06	0.00386	TCCTTTCCATTCT
TCCATTCCATTCC	MEME-1	chr5	49601586	49601598	-	13.6023	5.88e-06	0.00386	TCCATTCTATTCC
TCCATTCCATTCC	MEME-1	chr16	46390713	46390725	-	13.4545	6.37e-06	0.0041	TTCATTTGATTCC
TCCATTCCATTCC	MEME-1	chr16	46386452	46386464	-	13.25	6.81e-06	0.0043	TCAATTCCATTCA
TCCATTCCATTCC	MEME-1	chr4	49657618	49657630	-	13.125	7.18e-06	0.00445	TACATTCCATTCC
TCCATTCCATTCC	MEME-1	chr4	49657623	49657635	-	13.0682	7.38e-06	0.00449	TCCATTACATTCC
TCCATTCCATTCC	MEME-1	chr10	42070580	42070592	-	12.3864	1.03e-05	0.00615	TCCATTCAGTACC
TCCATTCCATTCC	MEME-1	chr16	58577429	58577441	-	11.8864	1.25e-05	0.00732	TCCCCTCCTTTCC
TCCATTCCATTCC	MEME-1	chr10	41875444	41875456	-	11.6591	1.38e-05	0.00794	TCCATTCTATTCG
TCCATTCCATTCC	MEME-1	chr21	45075854	45075866	+	11.2955	1.59e-05	0.00901	TGCATTCCGTTCT
TCCATTCCATTCC	MEME-1	chr5	49660731	49660743	+	10.8636	1.88e-05	0.0104	tcgattacattcc
TCCATTCCATTCC	MEME-1	chr10	42084942	42084954	-	10.6818	2.02e-05	0.011	TCGTTTCAATTCG
TCCATTCCATTCC	MEME-1	chr16	34586822	34586834	-	9.69318	3.07e-05	0.0162	TCGATTCCACTCG
TCCATTCCATTCC	MEME-1	chrX	67275140	67275152	+	9.69318	3.07e-05	0.0162	ttctttcctttcc
TCCATTCCATTCC	MEME-1	chr16	46394529	46394541	-	9.375	3.52e-05	0.0183	TCTATTCTATTCC
TCCATTCCATTCC	MEME-1	chr9	132352235	132352247	+	9.32955	3.58e-05	0.0184	TCCTTTCCTTACC
TCCATTCCATTCC	MEME-1	chr5	49660736	49660748	+	9.17045	3.77e-05	0.0191	tacattcccttcc
TCCATTCCATTCC	MEME-1	chr16	34586291	34586303	-	8.875	4.28e-05	0.0205	TCGATTCCATTTG
TCCATTCCATTCC	MEME-1	chr16	34588241	34588253	-	8.875	4.28e-05	0.0205	TCGATTCCATTTG
TCCATTCCATTCC	MEME-1	chr16	46398868	46398880	-	8.875	4.28e-05	0.0205	TCGATTCCATTAG
TCCATTCCATTCC	MEME-1	chr5	49660726	49660738	+	8.86364	4.3e-05	0.0205	tccactcgattac
TCCATTCCATTCC	MEME-1	chr16	80844089	80844101	-	6.80682	8.99e-05	0.0422	TTTCTTCAATTCC
# FIMO (Find Individual Motif Occurrences): Version 5.5.5 compiled on Dec 6 2023 at 19:32:37
# The format of this file is described at https://meme-suite.org/meme/doc/fimo-output-format.html#tsv_results.
# fimo --verbosity 1 --oc fimo_out_2 --bgfile ./background --motif TCCATTCCATTCC meme_out/meme.xml cluster_1_coord_nodup.txt.fa
