## Supplementary material for "The cistrome response to hypoxia in human umbilical vein endothelial cells": Singh--Bass_Supplemental_FILE_S2: fimo.tsv

motif_id	motif_alt_id	sequence_name	start	stop	strand	score	p-value	q-value	matched_sequence
YYTYYTCCTYCTYYC	MEME-2	chr1	245048650	245048664	+	19.2841	3.34e-08	0.000617	ctttctccttctccc
YYTYYTCCTYCTYYC	MEME-2	chr12	19683172	19683186	+	19.125	4.4e-08	0.000617	cctcctcaacctccc
YYTYYTCCTYCTYYC	MEME-2	chr4	173379938	173379952	+	17.9545	2.03e-07	0.0019	cttcttccctctccc
YYTYYTCCTYCTYYC	MEME-2	chr12	98227378	98227392	+	17.5227	3.44e-07	0.00239	CTACTTCCTCCTCTC
YYTYYTCCTYCTYYC	MEME-2	chr20	5644329	5644343	+	17.2614	4.57e-07	0.00239	cctccttaccctctc
YYTYYTCCTYCTYYC	MEME-2	chr5	150583088	150583102	+	17.1705	5.11e-07	0.00239	ccacctcaacctccc
YYTYYTCCTYCTYYC	MEME-2	chr17	62579840	62579854	-	16.4091	1.14e-06	0.00456	CTTGCTCCTCCTCCT
YYTYYTCCTYCTYYC	MEME-2	chr14	35234928	35234942	+	16.1932	1.41e-06	0.00459	ccaccttggcctccc
YYTYYTCCTYCTYYC	MEME-2	chr15	51102450	51102464	+	15.9318	1.83e-06	0.00459	CCTTTTGTTCCTCCC
YYTYYTCCTYCTYYC	MEME-2	chr1	245048644	245048658	+	15.9091	1.87e-06	0.00459	Cctcctctttctcct
YYTYYTCCTYCTYYC	MEME-2	chr2	100985620	100985634	-	15.8409	1.99e-06	0.00459	CCTCCTTCGCCTCTT
YYTYYTCCTYCTYYC	MEME-2	chr1	172350645	172350659	-	15.8409	1.99e-06	0.00459	CTTTTTTCTTCTCCC
YYTYYTCCTYCTYYC	MEME-2	chr19	37293710	37293724	-	15.7614	2.13e-06	0.00459	CCTTCTCGCTCTTTC
YYTYYTCCTYCTYYC	MEME-2	chr10	20640486	20640500	+	15.5568	2.57e-06	0.00516	ccccttgcacctccc
YYTYYTCCTYCTYYC	MEME-2	chr10	79179102	79179116	-	15.1705	3.61e-06	0.00647	TCTTCTTCTCCATCC
YYTYYTCCTYCTYYC	MEME-2	chr4	157464626	157464640	-	15.1477	3.69e-06	0.00647	TTCTCTCCCTCTCCC
YYTYYTCCTYCTYYC	MEME-2	chr11	99057411	99057425	+	15.0455	4.02e-06	0.00663	CTTTCTGGTCCTTTC
YYTYYTCCTYCTYYC	MEME-2	chr1	185765320	185765334	-	14.8295	4.83e-06	0.0073	TTTCTTCTTTCTCTC
YYTYYTCCTYCTYYC	MEME-2	chr17	47296478	47296492	+	14.7955	4.94e-06	0.0073	ctgcctcggcctccc
YYTYYTCCTYCTYYC	MEME-2	chr18	7790162	7790176	+	14.5	6.31e-06	0.00857	TCTTTTCCTCCTCTT
YYTYYTCCTYCTYYC	MEME-2	chr10	112523585	112523599	-	14.4773	6.41e-06	0.00857	CTCCCCCCGCCACCC
YYTYYTCCTYCTYYC	MEME-2	chr17	62579834	62579848	-	14.2386	7.74e-06	0.00955	CCTCCTCCTTTTTTC
YYTYYTCCTYCTYYC	MEME-2	chr13	44496924	44496938	-	14.1932	8e-06	0.00955	TCTTCTCATCCTCAC
YYTYYTCCTYCTYYC	MEME-2	chr10	16712276	16712290	+	14.125	8.45e-06	0.00955	cctgttcgaccactc
YYTYYTCCTYCTYYC	MEME-2	chr1	245048647	245048661	+	14.1136	8.51e-06	0.00955	cctctttctccttct
YYTYYTCCTYCTYYC	MEME-2	chr14	23072169	23072183	-	14.0455	8.98e-06	0.00955	TTCCCTCCACCATCC
YYTYYTCCTYCTYYC	MEME-2	chr1	185765324	185765338	-	14.0114	9.18e-06	0.00955	TCTCTTTCTTCTTTC
YYTYYTCCTYCTYYC	MEME-2	chr1	185765318	185765332	-	13.875	1.02e-05	0.0102	TCTTCTTTCTCTCTC
YYTYYTCCTYCTYYC	MEME-2	chr4	84969770	84969784	-	13.8182	1.06e-05	0.0103	CCATCTGGTCCTTTC
YYTYYTCCTYCTYYC	MEME-2	chr11	114483234	114483248	+	13.6591	1.19e-05	0.0112	ccagctctgccactc
YYTYYTCCTYCTYYC	MEME-2	chr3	46403032	46403046	+	13.4091	1.43e-05	0.0126	cctccagctccattc
YYTYYTCCTYCTYYC	MEME-2	chr1	39246144	39246158	+	13.3977	1.44e-05	0.0126	tttccatctcctgcc
YYTYYTCCTYCTYYC	MEME-2	chr17	62579843	62579857	-	13.2386	1.61e-05	0.0137	TTTCTTGCTCCTCCT
YYTYYTCCTYCTYYC	MEME-2	chr6	43409189	43409203	-	13.0909	1.78e-05	0.0147	CCACCTCGGCCTTCT
YYTYYTCCTYCTYYC	MEME-2	chr9	136641899	136641913	+	13.0341	1.85e-05	0.0148	tctcccccctcagcc
YYTYYTCCTYCTYYC	MEME-2	chr2	53959601	53959615	-	12.9205	1.99e-05	0.0155	CTACTTTTACCTCTC
YYTYYTCCTYCTYYC	MEME-2	chr10	94723878	94723892	-	12.8182	2.14e-05	0.0162	CTCTCTCATCCTCAC
YYTYYTCCTYCTYYC	MEME-2	chr12	50564729	50564743	+	12.75	2.23e-05	0.0165	TTTTCTTCATCTGTC
YYTYYTCCTYCTYYC	MEME-2	chr11	121645765	121645779	+	12.4659	2.68e-05	0.019	CCTTCTCCTTGACTC
YYTYYTCCTYCTYYC	MEME-2	chr11	68482755	68482769	+	12.4091	2.78e-05	0.019	CCTTTTCCATCTTCT
YYTYYTCCTYCTYYC	MEME-2	chr10	45935127	45935141	-	12.3864	2.82e-05	0.019	CTTCCACATTCTGTC
YYTYYTCCTYCTYYC	MEME-2	chr3	100403049	100403063	+	12.375	2.84e-05	0.019	TTTTCTCCTCCATTT
YYTYYTCCTYCTYYC	MEME-2	chr2	100985626	100985640	-	12.1023	3.37e-05	0.022	CTTTTTCCTCCTTCG
YYTYYTCCTYCTYYC	MEME-2	chr20	24293765	24293779	-	11.9886	3.61e-05	0.023	TCTGCTCTTTCAGTC
YYTYYTCCTYCTYYC	MEME-2	chr7	72774842	72774856	-	11.9318	3.74e-05	0.0233	TTTTTTCCCTCATTC
YYTYYTCCTYCTYYC	MEME-2	chr12	98227375	98227389	+	11.5795	4.6e-05	0.0281	CTTCTACTTCCTCCT
YYTYYTCCTYCTYYC	MEME-2	chrX	67275132	67275146	+	11.5	4.82e-05	0.0288	tttcttttttctttc
YYTYYTCCTYCTYYC	MEME-2	chr10	3967778	3967792	+	11.4318	5.01e-05	0.0293	TTTGCTCCCCTTTCC
YYTYYTCCTYCTYYC	MEME-2	chr8	31039868	31039882	+	11.1932	5.75e-05	0.0329	ccacccttgcctttc
YYTYYTCCTYCTYYC	MEME-2	chr15	35737062	35737076	+	11.1477	5.89e-05	0.0331	ttttttccacctttt
YYTYYTCCTYCTYYC	MEME-2	chr12	49463003	49463017	+	11.1023	6.05e-05	0.0333	ccacccttttctgcc
YYTYYTCCTYCTYYC	MEME-2	chr9	6849018	6849032	-	10.5909	7.99e-05	0.0417	CTTCTGCTATCTCTC
YYTYYTCCTYCTYYC	MEME-2	chr3	100403052	100403066	+	10.5568	8.13e-05	0.0417	TCTCCTCCATTTCCT
YYTYYTCCTYCTYYC	MEME-2	chr1	185765327	185765341	-	10.5568	8.13e-05	0.0417	CTCTCTCTTTCTTCT
YYTYYTCCTYCTYYC	MEME-2	chr11	5279179	5279193	-	10.5455	8.18e-05	0.0417	CTTGCTGTTCCTGAC
YYTYYTCCTYCTYYC	MEME-2	chr10	100272872	100272886	-	10.3409	9.1e-05	0.0456	TTTCTTTACCCATTC
YYTYYTCCTYCTYYC	MEME-2	chr1	51530513	51530527	-	10.2727	9.42e-05	0.0464	TCTCCAGCCTCAGCC
YYTYYTCCTYCTYYC	MEME-2	chr3	134511365	134511379	+	10.2386	9.59e-05	0.0464	CCTTTTTGACTTCTC
# FIMO (Find Individual Motif Occurrences): Version 5.5.5 compiled on Dec 6 2023 at 19:32:37
# The format of this file is described at https://meme-suite.org/meme/doc/fimo-output-format.html#tsv_results.
# fimo --verbosity 1 --oc fimo_out_4 --bgfile ./background --motif YYTYYTCCTYCTYYC meme_out/meme.xml cluster_1_coord_nodup.txt.fa
