## Supplementary material for "The cistrome response to hypoxia in human umbilical vein endothelial cells": Singh--Bass_Supplemental_FILE_S2: fimo.tsv

motif_id	motif_alt_id	sequence_name	start	stop	strand	score	p-value	q-value	matched_sequence
3-AAAAAGCAA	STREME-3	chr7	24957544	24957552	-	14.1771	1.01e-05	0.101	AAAAAGCAA
3-AAAAAGCAA	STREME-3	chr5	51914677	51914685	+	14.1771	1.01e-05	0.101	AAAAAGCAA
3-AAAAAGCAA	STREME-3	chr5	137371974	137371982	+	14.1771	1.01e-05	0.101	aaaaagcaa
3-AAAAAGCAA	STREME-3	chr2	198179842	198179850	-	14.1771	1.01e-05	0.101	AAAAAGCAA
3-AAAAAGCAA	STREME-3	chr11	12315710	12315718	-	13.0417	1.62e-05	0.108	AAACAGCAA
3-AAAAAGCAA	STREME-3	chr5	32791497	32791505	-	13.0417	1.62e-05	0.108	AAACAGCAA
3-AAAAAGCAA	STREME-3	chr3	134511362	134511370	-	12.7917	2.23e-05	0.127	AAAAGGCAA
3-AAAAAGCAA	STREME-3	chr7	15489907	15489915	+	12.7083	3.24e-05	0.129	AAAATGCAA
3-AAAAAGCAA	STREME-3	chr7	116900934	116900942	+	12.7083	3.24e-05	0.129	aaaatgcaa
3-AAAAAGCAA	STREME-3	chr11	117324576	117324584	+	12.7083	3.24e-05	0.129	AAAATGCAA
3-AAAAAGCAA	STREME-3	chr10	95916453	95916461	-	12.6875	3.85e-05	0.137	GAAAAGCAA
3-AAAAAGCAA	STREME-3	chr3	25519001	25519009	-	12.2188	4.46e-05	0.137	AACAAGCAA
3-AAAAAGCAA	STREME-3	chr2	150640854	150640862	-	12.2188	4.46e-05	0.137	AACAAGCAA
3-AAAAAGCAA	STREME-3	chrX	25751932	25751940	-	11.8854	5.08e-05	0.143	CAAAAGCAA
3-AAAAAGCAA	STREME-3	chr8	79264992	79265000	+	11.8021	6.08e-05	0.143	AAATAGCAA
3-AAAAAGCAA	STREME-3	chr2	101587260	101587268	-	11.8021	6.08e-05	0.143	AAATAGCAA
3-AAAAAGCAA	STREME-3	chr10	110957112	110957120	+	11.8021	6.08e-05	0.143	AAATAGCAA
3-AAAAAGCAA	STREME-3	chr21	36260703	36260711	-	11.5729	7.07e-05	0.144	AAACTGCAA
3-AAAAAGCAA	STREME-3	chr11	5279184	5279192	+	11.5521	7.44e-05	0.144	gaacagcaa
3-AAAAAGCAA	STREME-3	chr2	60548192	60548200	-	11.5312	8.05e-05	0.144	AAAAAGCCA
3-AAAAAGCAA	STREME-3	chr8	31039874	31039882	-	11.3021	8.42e-05	0.144	GAAAGGCAA
3-AAAAAGCAA	STREME-3	chr10	119225156	119225164	+	11.3021	8.42e-05	0.144	GAAAGGCAA
3-AAAAAGCAA	STREME-3	chr18	7790155	7790163	-	11.2188	9.03e-05	0.144	GAAATGCAA
3-AAAAAGCAA	STREME-3	chr15	51598067	51598075	-	11.2188	9.03e-05	0.144	GAAATGCAA
3-AAAAAGCAA	STREME-3	chr2	88697060	88697068	-	11.2188	9.03e-05	0.144	GAAATGCAA
3-AAAAAGCAA	STREME-3	chr6	144465658	144465666	-	11.0833	9.4e-05	0.144	AACCAGCAA
# FIMO (Find Individual Motif Occurrences): Version 5.5.5 compiled on Dec 6 2023 at 19:32:37
# The format of this file is described at https://meme-suite.org/meme/doc/fimo-output-format.html#tsv_results.
# fimo --verbosity 1 --oc fimo_out_5 --bgfile ./background --motif 3-AAAAAGCAA streme_out/streme.xml cluster_1_coord_nodup.txt.fa
