## Supplementary material for "The cistrome response to hypoxia in human umbilical vein endothelial cells": Singh--Bass_Supplemental_FILE_S2: tomtom.tsv

Query_ID	Target_ID	Optimal_offset	p-value	E-value	q-value	Overlap	Query_consensus	Target_consensus	Orientation
TCCATTCCATTCC	ZN502_HUMAN.H11MO.0.C	3	2.00268e-11	8.03073e-09	1.59409e-08	13	TCCATTCCATTCC	GATTCCATTCGATTCCATTC	-
TCCATTCCATTCC	SMCA5_HUMAN.H11MO.0.C	3	3.66376e-07	0.000146917	0.000145814	12	TCCATTCCATTCC	GATTCCATTCCATTC	-
TCCATTCCATTCC	ZN582_HUMAN.H11MO.0.C	6	1.51048e-05	0.00605704	0.00400771	13	TCCATTCCATTCC	GTTGATTGCATTCGATTCCATTCG	-
TCCATTCCATTCC	ZN140_HUMAN.H11MO.0.C	9	0.000304336	0.122039	0.0605613	13	TCCATTCCATTCC	TATGACCCAGCAATTCCGCTCCTA	+
TCCATTCCATTCC	ZN394_HUMAN.H11MO.0.C	2	0.000539823	0.216469	0.0859377	13	TCCATTCCATTCC	ATTCCATTCTATTCCATTCT	-
TCCATTCCATTCC	PO2F1_HUMAN.H11MO.0.C	5	0.0010602	0.425139	0.140649	11	TCCATTCCATTCC	TTATTTGCATTCGATT	-
TCCATTCCATTCC	ZN260_HUMAN.H11MO.0.C	10	0.00200031	0.802123	0.227458	13	TCCATTCCATTCC	TTTTTATGGCTGCATAGTATTCCA	+
YYTYYTCCTYCTYYC	MAZ_HUMAN.H11MO.0.A	5	1.6805e-06	0.000673882	0.000650766	15	CTTCCTCCTCCTCTC	CCCCCCCCCCCCCCCCTCCCCC	-
YYTYYTCCTYCTYYC	ZN467_HUMAN.H11MO.0.C	0	1.6805e-06	0.000673882	0.000650766	15	CTTCCTCCTCCTCTC	CCCCCCCCCCCCTCCCCTCCCC	-
YYTYYTCCTYCTYYC	ZN341_HUMAN.H11MO.0.C	7	6.68908e-06	0.00268232	0.00172687	15	CTTCCTCCTCCTCTC	GCTCTTCCCTCCCCCCCCCCCC	-
YYTYYTCCTYCTYYC	VEZF1_HUMAN.H11MO.0.C	2	1.10753e-05	0.0044412	0.00214443	15	CTTCCTCCTCCTCTC	CCCCTCCCCCTCCCCCCTCCCC	-
YYTYYTCCTYCTYYC	ZN263_HUMAN.H11MO.0.A	5	8.80159e-05	0.0352944	0.0132196	15	CTTCCTCCTCCTCTC	CTCCTCCTCTCCCTCCTCCC	-
YYTYYTCCTYCTYYC	WT1_HUMAN.H11MO.0.C	-1	0.000135462	0.0543201	0.0132196	14	CTTCCTCCTCCTCTC	CCCCCCCTCCTCCCCCGCCC	-
YYTYYTCCTYCTYYC	BC11A_HUMAN.H11MO.0.A	0	0.000142932	0.0573159	0.0132196	15	CTTCCTCCTCCTCTC	TTTTCACTTCCTCTTTT	-
YYTYYTCCTYCTYYC	ZBT17_HUMAN.H11MO.0.A	2	0.000150285	0.0602644	0.0132196	15	CTTCCTCCTCCTCTC	CTTCCCCTCCCCCACCCTC	-
YYTYYTCCTYCTYYC	TAF1_HUMAN.H11MO.0.A	0	0.000153619	0.0616013	0.0132196	15	CTTCCTCCTCCTCTC	CCGCCGCCGCCATCTT	-
YYTYYTCCTYCTYYC	PATZ1_HUMAN.H11MO.0.C	0	0.000205174	0.0822749	0.0158905	15	CTTCCTCCTCCTCTC	CCTCCCCCCCCGCCCCCTCCCC	-
YYTYYTCCTYCTYYC	FLI1_HUMAN.H11MO.0.A	0	0.00036685	0.147107	0.0255644	15	CTTCCTCCTCCTCTC	TCCCTCCTTCCTTCCTCC	-
YYTYYTCCTYCTYYC	ETS2_HUMAN.H11MO.0.B	-2	0.000396097	0.158835	0.0255644	13	CTTCCTCCTCCTCTC	TCCTCTTCCTTCC	-
YYTYYTCCTYCTYYC	ZN770_HUMAN.H11MO.0.C	7	0.00046389	0.18602	0.0276368	15	CTTCCTCCTCCTCTC	GATCCTCCCGCCTCAGCCTCCC	-
YYTYYTCCTYCTYYC	KLF15_HUMAN.H11MO.0.A	3	0.000549109	0.220193	0.0303771	15	CTTCCTCCTCCTCTC	CCCCCCCCTGCTCCTCCCC	-
YYTYYTCCTYCTYYC	ETV5_HUMAN.H11MO.0.C	-2	0.000591313	0.237117	0.0305311	13	CTTCCTCCTCCTCTC	CTCACTTCCTGCTC	-
YYTYYTCCTYCTYYC	RARA_HUMAN.H11MO.0.A	6	0.00180288	0.722955	0.0872695	14	CTTCCTCCTCCTCTC	CCTTGACCTCTTGATCCCCC	-
# Tomtom (Motif Comparison Tool): Version 5.5.5 compiled on Dec 6 2023 at 19:32:49
# The format of this file is described at https://meme-suite.org/meme/doc/tomtom-output-format.html.
# tomtom -verbosity 1 -oc meme_tomtom_out -min-overlap 5 -dist ed -evalue -thresh 1 -no-ssc meme_out/meme.xml db/motif_databases/HUMAN/HOCOMOCOv11_core_HUMAN_mono_meme_format.meme
