## Supplementary material for "The cistrome response to hypoxia in human umbilical vein endothelial cells": Singh--Bass_Supplemental_FILE_S2: motif_alignment.txt

Query_ID	Target_ID	Optimal_offset	p-value	E-value	q-value	Overlap	Query_consensus	Target_consensus	Orientation
1	1	0	9.14448e-17	3.4749e-15	6.9498e-15	6	GCTGAA	GCTGAA	+
2	2	0	4.20593e-33	1.59825e-31	3.1965e-31	11	AACAGGAAGGG	AACAGGAAGGG	+
2	29	0	9.57675e-06	0.000363917	0.000363917	11	AACAGGAAGGG	GACCGGAAGTGG	+
2	12	2	3.82486e-05	0.00145345	0.000968966	11	AACAGGAAGGG	AAAAGAGGAAGTGAAAA	+
2	20	-1	8.50045e-05	0.00323017	0.00161509	10	AACAGGAAGGG	GCGGGAAGCG	+
2	24	1	0.00114642	0.0435639	0.0174255	11	AACAGGAAGGG	GGAGGGGATTGGG	+
2	6	2	0.00158618	0.0602748	0.0200916	11	AACAGGAAGGG	ATGCCAGGAATGT	-
2	4	1	0.00316636	0.120322	0.0315294	11	AACAGGAAGGG	TGGCTGGAATGT	-
2	8	-2	0.00331888	0.126117	0.0315294	9	AACAGGAAGGG	ATGGAAAAAAAGAAA	+
2	21	0	0.00465055	0.176721	0.0375902	11	AACAGGAAGGG	AAAAAGAAAAAAA	+
2	7	-1	0.00494608	0.187951	0.0375902	10	AACAGGAAGGG	CCAAGAAGAATG	+
2	19	1	0.00559641	0.212664	0.0386661	11	AACAGGAAGGG	TGAAGGGAAATTCCA	+
2	36	6	0.00746933	0.283834	0.0473057	9	AACAGGAAGGG	GAGAGGAGGAGGAAG	-
2	15	5	0.0142773	0.542537	0.0834673	8	AACAGGAAGGG	TGCTTTCTAGGAA	+
3	3	0	0	0	0	16	AATCGAATGCAAATAA	AATCGAATGCAAATAA	+
3	25	7	0.000178691	0.00679024	0.00679024	13	AATCGAATGCAAATAA	AGAATGGAATAGAATGGAAT	+
3	22	6	0.000507718	0.0192933	0.0128622	14	AATCGAATGCAAATAA	GAATGGAATCGAATGGAATC	+
3	37	-4	0.00304633	0.11576	0.0578802	10	AATCGAATGCAAATAA	GAATGGAATC	+
4	4	0	3.2118e-34	1.22048e-32	2.44097e-32	12	ACATTCCAGCCA	ACATTCCAGCCA	+
4	6	0	9.55903e-17	3.63243e-15	3.63243e-15	12	ACATTCCAGCCA	ACATTCCTGGCAT	+
4	2	0	0.00109152	0.0414779	0.027652	11	ACATTCCAGCCA	CCCTTCCTGTT	-
4	37	-1	0.00185884	0.0706359	0.035318	10	ACATTCCAGCCA	GATTCCATTC	-
4	10	6	0.00474918	0.180469	0.0721875	7	ACATTCCAGCCA	TCCATTCCATTCC	+
4	25	-2	0.00743568	0.282556	0.0941853	10	ACATTCCAGCCA	ATTCCATTCTATTCCATTCT	-
5	5	0	0	0	0	18	CCAGCTGTTTCCCTTCTG	CCAGCTGTTTCCCTTCTG	+
5	18	0	9.07171e-12	3.44725e-10	3.44725e-10	14	CCAGCTGTTTCCCTTCTG	CCAGCTGTTTCCTG	+
5	30	0	3.1923e-09	1.21307e-07	8.08716e-08	9	CCAGCTGTTTCCCTTCTG	CCATCTGCT	-
5	28	0	8.72557e-09	3.31572e-07	1.65786e-07	11	CCAGCTGTTTCCCTTCTG	CCAGCTGCTGC	-
5	31	0	1.9567e-07	7.43545e-06	2.97418e-06	15	CCAGCTGTTTCCCTTCTG	GCAGCTGTTCCTGCC	+
5	23	5	0.000387731	0.0147338	0.00491126	15	CCAGCTGTTTCCCTTCTG	AGATTACTTCAGTTTTCTAT	-
5	25	3	0.00262996	0.0999387	0.0249847	17	CCAGCTGTTTCCCTTCTG	ATTCCATTCTATTCCATTCT	-
6	6	0	5.79329e-40	2.20145e-38	4.4029e-38	13	ACATTCCTGGCAT	ACATTCCTGGCAT	+
6	4	0	7.36197e-17	2.79755e-15	2.79755e-15	12	ACATTCCTGGCAT	ACATTCCAGCCA	+
6	2	0	0.00113419	0.0430991	0.0287327	11	ACATTCCTGGCAT	CCCTTCCTGTT	-
6	37	-1	0.00418715	0.159112	0.072096	10	ACATTCCTGGCAT	GATTCCATTC	-
6	25	-2	0.00499472	0.189799	0.072096	11	ACATTCCTGGCAT	ATTCCATTCTATTCCATTCT	-
6	10	6	0.00661403	0.251333	0.072096	7	ACATTCCTGGCAT	TCCATTCCATTCC	+
6	23	0	0.00664042	0.252336	0.072096	13	ACATTCCTGGCAT	AGATTACTTCAGTTTTCTAT	-
7	7	0	6.37262e-37	2.42159e-35	4.84319e-35	12	CCAAGAAGAATG	CCAAGAAGAATG	+
7	21	1	5.37579e-05	0.0020428	0.0020428	12	CCAAGAAGAATG	AAAAAGAAAAAAA	+
7	20	0	0.00144839	0.0550386	0.0366924	10	CCAAGAAGAATG	GCGGGAAGCG	+
7	2	1	0.00341897	0.129921	0.0649605	10	CCAAGAAGAATG	AACAGGAAGGG	+
8	8	0	5.60519e-45	2.12997e-43	4.25995e-43	15	ATGGAAAAAAAGAAA	ATGGAAAAAAAGAAA	+
8	21	2	2.27364e-05	0.000863984	0.000863984	11	ATGGAAAAAAAGAAA	AAAAAGAAAAAAA	+
8	27	5	0.00145691	0.0553625	0.0369084	14	ATGGAAAAAAAGAAA	AGGAAAATGAAACTGAAAG	+
8	25	3	0.00341843	0.1299	0.0649502	15	ATGGAAAAAAAGAAA	AGAATGGAATAGAATGGAAT	+
8	2	2	0.00473478	0.179922	0.0719686	9	ATGGAAAAAAAGAAA	AACAGGAAGGG	+
8	12	3	0.0060762	0.230896	0.0769652	14	ATGGAAAAAAAGAAA	AAAAGAGGAAGTGAAAA	+
9	9	0	1.3459e-33	5.11441e-32	1.02288e-31	12	GGCAGCCATTTT	GGCAGCCATTTT	+
10	10	0	1.13548e-37	4.31484e-36	8.62968e-36	13	TCCATTCCATTCC	TCCATTCCATTCC	+
10	22	3	4.10467e-12	1.55977e-10	1.55977e-10	13	TCCATTCCATTCC	GATTCCATTCGATTCCATTC	-
10	37	-2	2.04965e-06	7.78868e-05	5.19246e-05	10	TCCATTCCATTCC	GATTCCATTC	-
10	25	2	0.000502731	0.0191038	0.00955189	13	TCCATTCCATTCC	ATTCCATTCTATTCCATTCT	-
10	3	5	0.000932177	0.0354227	0.0141691	11	TCCATTCCATTCC	TTATTTGCATTCGATT	-
10	4	-1	0.00384896	0.14626	0.0487535	12	TCCATTCCATTCC	ACATTCCAGCCA	+
11	11	0	7.11237e-17	2.7027e-15	5.4054e-15	6	TGGCCA	TGGCCA	+
12	12	0	0	0	0	17	AAAAGAGGAAGTGAAAA	AAAAGAGGAAGTGAAAA	+
12	33	0	8.67893e-07	3.29799e-05	3.29799e-05	17	AAAAGAGGAAGTGAAAA	GAAAATGAAAGTGAAAGTAA	+
12	27	2	2.7578e-05	0.00104797	0.000610348	17	AAAAGAGGAAGTGAAAA	AGGAAAATGAAACTGAAAG	+
12	2	-2	3.21236e-05	0.0012207	0.000610348	11	AAAAGAGGAAGTGAAAA	AACAGGAAGGG	+
12	13	0	0.000151878	0.00577136	0.00230855	14	AAAAGAGGAAGTGAAAA	GAAAGTGAAAGTGA	+
12	25	-1	0.00058997	0.0224189	0.00653701	16	AAAAGAGGAAGTGAAAA	AGAATGGAATAGAATGGAAT	+
12	21	-2	0.000602093	0.0228795	0.00653701	13	AAAAGAGGAAGTGAAAA	AAAAAGAAAAAAA	+
12	20	-3	0.000690461	0.0262375	0.00655938	10	AAAAGAGGAAGTGAAAA	GCGGGAAGCG	+
12	36	-2	0.00117583	0.0446814	0.00972592	15	AAAAGAGGAAGTGAAAA	GAGAGGAGGAGGAAG	-
12	24	-1	0.00127973	0.0486296	0.00972592	13	AAAAGAGGAAGTGAAAA	GGAGGGGATTGGG	+
12	19	-1	0.0019158	0.0728002	0.0124985	15	AAAAGAGGAAGTGAAAA	TGAAGGGAAATTCCA	+
12	29	-2	0.00197345	0.0749911	0.0124985	12	AAAAGAGGAAGTGAAAA	GACCGGAAGTGG	+
12	8	-3	0.00455082	0.172931	0.0266048	14	AAAAGAGGAAGTGAAAA	ATGGAAAAAAAGAAA	+
12	18	0	0.0176218	0.66963	0.0956614	14	AAAAGAGGAAGTGAAAA	CAGGAAACAGCTGG	-
13	13	0	3.15993e-41	1.20077e-39	2.40155e-39	14	GAAAGTGAAAGTGA	GAAAGTGAAAGTGA	+
13	33	6	3.57556e-08	1.35871e-06	1.35871e-06	14	GAAAGTGAAAGTGA	GAAAATGAAAGTGAAAGTAA	+
13	27	2	1.01405e-07	3.85339e-06	2.56893e-06	14	GAAAGTGAAAGTGA	AGGAAAATGAAACTGAAAG	+
13	12	0	5.25168e-05	0.00199564	0.00099782	14	GAAAGTGAAAGTGA	AAAAGAGGAAGTGAAAA	+
13	21	-1	0.00105797	0.0402028	0.0160811	13	GAAAGTGAAAGTGA	AAAAAGAAAAAAA	+
14	14	0	0	0	0	22	TCCTTTTTGAGGCCTTTGATGA	TCCTTTTTGAGGCCTTTGATGA	+
14	25	2	0.000225163	0.00855619	0.00855619	18	TCCTTTTTGAGGCCTTTGATGA	ATTCCATTCTATTCCATTCT	-
14	34	-8	0.000953357	0.0362276	0.0241517	14	TCCTTTTTGAGGCCTTTGATGA	CAGTCCTTTTATGACCTA	+
15	15	0	6.48848e-38	2.46562e-36	4.93125e-36	13	TGCTTTCTAGGAA	TGCTTTCTAGGAA	+
15	6	-3	0.001855	0.0704902	0.0704902	10	TGCTTTCTAGGAA	ATGCCAGGAATGT	-
16	16	0	0	0	0	20	CATACTGGAGAGAAACCCTA	CATACTGGAGAGAAACCCTA	+
17	17	0	0	0	0	19	GAATCTGCTGACTCAGCAA	GAATCTGCTGACTCAGCAA	+
18	18	0	5.26888e-43	2.00218e-41	4.00435e-41	14	CCAGCTGTTTCCTG	CCAGCTGTTTCCTG	+
18	5	0	3.02561e-11	1.14973e-09	1.14973e-09	14	CCAGCTGTTTCCTG	CCAGCTGTTTCCCTTCTG	+
18	31	0	2.52167e-06	9.58235e-05	6.38823e-05	14	CCAGCTGTTTCCTG	GCAGCTGTTCCTGCC	+
18	28	0	8.37152e-05	0.00318118	0.00159059	11	CCAGCTGTTTCCTG	CCAGCTGCTGC	-
18	23	5	0.000115092	0.00437349	0.0017494	14	CCAGCTGTTTCCTG	AGATTACTTCAGTTTTCTAT	-
18	30	0	0.000165892	0.00630391	0.0021013	9	CCAGCTGTTTCCTG	CCATCTGCT	-
18	35	-2	0.00077364	0.0293983	0.00839952	12	CCAGCTGTTTCCTG	CTCTGTCACCTG	+
18	25	3	0.005114	0.194332	0.048583	14	CCAGCTGTTTCCTG	ATTCCATTCTATTCCATTCT	-
19	19	0	1.12104e-44	4.25995e-43	8.51989e-43	15	TGAAGGGAAATTCCA	TGAAGGGAAATTCCA	+
19	24	-1	8.27451e-05	0.00314431	0.00314431	13	TGAAGGGAAATTCCA	GGAGGGGATTGGG	+
19	12	1	0.00100755	0.0382869	0.0255246	15	TGAAGGGAAATTCCA	AAAAGAGGAAGTGAAAA	+
20	20	0	7.71087e-30	2.93013e-28	5.86026e-28	10	GCGGGAAGCG	GCGGGAAGCG	+
20	2	1	3.95192e-05	0.00150173	0.00150173	10	GCGGGAAGCG	AACAGGAAGGG	+
20	29	1	6.00433e-05	0.00228165	0.0015211	10	GCGGGAAGCG	GACCGGAAGTGG	+
20	12	3	0.00131621	0.0500159	0.025008	10	GCGGGAAGCG	AAAAGAGGAAGTGAAAA	+
20	7	0	0.00325417	0.123658	0.0494634	10	GCGGGAAGCG	CCAAGAAGAATG	+
21	21	0	5.21396e-39	1.9813e-37	3.96261e-37	13	AAAAAGAAAAAAA	AAAAAGAAAAAAA	+
21	8	-2	3.16893e-05	0.00120419	0.00120419	11	AAAAAGAAAAAAA	ATGGAAAAAAAGAAA	+
21	7	-1	0.000199722	0.00758945	0.00505963	12	AAAAAGAAAAAAA	CCAAGAAGAATG	+
21	12	2	0.000802536	0.0304964	0.0152482	13	AAAAAGAAAAAAA	AAAAGAGGAAGTGAAAA	+
21	33	1	0.00274039	0.104135	0.0361014	13	AAAAAGAAAAAAA	GAAAATGAAAGTGAAAGTAA	+
21	25	1	0.00317306	0.120576	0.0361014	13	AAAAAGAAAAAAA	AGAATGGAATAGAATGGAAT	+
21	27	3	0.00335447	0.12747	0.0361014	13	AAAAAGAAAAAAA	AGGAAAATGAAACTGAAAG	+
21	2	0	0.00396224	0.150565	0.0361014	11	AAAAAGAAAAAAA	AACAGGAAGGG	+
21	13	1	0.00427517	0.162456	0.0361014	13	AAAAAGAAAAAAA	GAAAGTGAAAGTGA	+
21	34	2	0.00810114	0.307843	0.0615686	13	AAAAAGAAAAAAA	TAGGTCATAAAAGGACTG	-
22	22	0	0	0	0	20	GAATGGAATCGAATGGAATC	GAATGGAATCGAATGGAATC	+
22	10	-4	6.42219e-12	2.44043e-10	2.44043e-10	13	GAATGGAATCGAATGGAATC	GGAATGGAATGGA	-
22	37	-10	1.90765e-09	7.24905e-08	4.8327e-08	10	GAATGGAATCGAATGGAATC	GAATGGAATC	+
22	25	1	3.15437e-06	0.000119866	5.9933e-05	19	GAATGGAATCGAATGGAATC	AGAATGGAATAGAATGGAAT	+
22	3	-6	0.00016081	0.00611076	0.0024443	14	GAATGGAATCGAATGGAATC	AATCGAATGCAAATAA	+
22	26	0	0.000825547	0.0313708	0.0104569	17	GAATGGAATCGAATGGAATC	GAATGAATATGCATGAA	-
22	23	-1	0.00118026	0.0448499	0.0128143	19	GAATGGAATCGAATGGAATC	ATAGAAAACTGAAGTAATCT	+
22	4	-9	0.00673808	0.256047	0.0640117	11	GAATGGAATCGAATGGAATC	TGGCTGGAATGT	-
23	23	0	0	0	0	20	ATAGAAAACTGAAGTAATCT	ATAGAAAACTGAAGTAATCT	+
23	25	2	0.000213149	0.00809967	0.00809967	18	ATAGAAAACTGAAGTAATCT	AGAATGGAATAGAATGGAAT	+
23	6	-7	0.000744874	0.0283052	0.0188701	13	ATAGAAAACTGAAGTAATCT	ATGCCAGGAATGT	-
23	37	-9	0.00140703	0.053467	0.0267335	10	ATAGAAAACTGAAGTAATCT	GAATGGAATC	+
23	4	-8	0.00219528	0.0834206	0.0302943	12	ATAGAAAACTGAAGTAATCT	TGGCTGGAATGT	-
23	18	-1	0.00239165	0.0908829	0.0302943	14	ATAGAAAACTGAAGTAATCT	CAGGAAACAGCTGG	-
24	24	0	1.83531e-36	6.97419e-35	1.39484e-34	13	GGAGGGGATTGGG	GGAGGGGATTGGG	+
24	19	1	0.00013688	0.00520145	0.00520145	13	GGAGGGGATTGGG	TGAAGGGAAATTCCA	+
24	2	-1	0.000529879	0.0201354	0.0134236	11	GGAGGGGATTGGG	AACAGGAAGGG	+
24	12	1	0.00101625	0.0386175	0.0176877	13	GGAGGGGATTGGG	AAAAGAGGAAGTGAAAA	+
24	25	0	0.00116366	0.0442192	0.0176877	13	GGAGGGGATTGGG	AGAATGGAATAGAATGGAAT	+
24	29	-1	0.00735523	0.279499	0.0931663	12	GGAGGGGATTGGG	GACCGGAAGTGG	+
25	25	0	0	0	0	20	AGAATGGAATAGAATGGAAT	AGAATGGAATAGAATGGAAT	+
25	14	4	0.000237825	0.00903735	0.00659073	18	AGAATGGAATAGAATGGAAT	TCATCAAAGGCCTCAAAAAGGA	-
25	23	-2	0.000260161	0.0098861	0.00659073	18	AGAATGGAATAGAATGGAAT	ATAGAAAACTGAAGTAATCT	+
25	3	-7	0.000354294	0.0134632	0.00673159	13	AGAATGGAATAGAATGGAAT	AATCGAATGCAAATAA	+
25	22	-1	0.00127668	0.0485139	0.0194055	19	AGAATGGAATAGAATGGAAT	GAATGGAATCGAATGGAATC	+
25	26	-1	0.00195518	0.0742969	0.0245395	17	AGAATGGAATAGAATGGAAT	GAATGAATATGCATGAA	-
25	12	1	0.00226022	0.0858884	0.0245395	16	AGAATGGAATAGAATGGAAT	AAAAGAGGAAGTGAAAA	+
25	24	0	0.00523649	0.198986	0.0497466	13	AGAATGGAATAGAATGGAAT	GGAGGGGATTGGG	+
25	21	-1	0.00725052	0.27552	0.0603708	13	AGAATGGAATAGAATGGAAT	AAAAAGAAAAAAA	+
25	5	-9	0.00850609	0.323231	0.0603708	11	AGAATGGAATAGAATGGAAT	CAGAAGGGAAACAGCTGG	-
25	8	-3	0.00873788	0.332039	0.0603708	15	AGAATGGAATAGAATGGAAT	ATGGAAAAAAAGAAA	+
25	37	-11	0.0135535	0.515032	0.0858387	9	AGAATGGAATAGAATGGAAT	GAATGGAATC	+
25	6	-9	0.0170225	0.646857	0.0964344	11	AGAATGGAATAGAATGGAAT	ATGCCAGGAATGT	-
25	33	1	0.0183776	0.69835	0.0964344	19	AGAATGGAATAGAATGGAAT	GAAAATGAAAGTGAAAGTAA	+
25	34	-3	0.0190331	0.723258	0.0964344	17	AGAATGGAATAGAATGGAAT	TAGGTCATAAAAGGACTG	-
26	26	0	0	0	0	17	TTCATGCATATTCATTC	TTCATGCATATTCATTC	+
26	25	2	0.000490098	0.0186237	0.0186237	17	TTCATGCATATTCATTC	ATTCCATTCTATTCCATTCT	-
27	27	0	0	0	0	19	AGGAAAATGAAACTGAAAG	AGGAAAATGAAACTGAAAG	+
27	33	-2	2.821e-09	1.07198e-07	1.07198e-07	17	AGGAAAATGAAACTGAAAG	GAAAATGAAAGTGAAAGTAA	+
27	13	-2	4.73421e-08	1.799e-06	1.19933e-06	14	AGGAAAATGAAACTGAAAG	GAAAGTGAAAGTGA	+
27	12	-2	5.83971e-06	0.000221909	0.000110954	17	AGGAAAATGAAACTGAAAG	AAAAGAGGAAGTGAAAA	+
27	21	-3	0.000498628	0.0189479	0.00757914	13	AGGAAAATGAAACTGAAAG	AAAAAGAAAAAAA	+
27	37	-3	0.000891782	0.0338877	0.0112959	10	AGGAAAATGAAACTGAAAG	GAATGGAATC	+
27	38	-3	0.00105274	0.0400041	0.0114297	9	AGGAAAATGAAACTGAAAG	AAAAAGCAA	+
27	8	-5	0.00142311	0.054078	0.0135195	14	AGGAAAATGAAACTGAAAG	ATGGAAAAAAAGAAA	+
27	25	-3	0.00579432	0.220184	0.0489298	16	AGGAAAATGAAACTGAAAG	AGAATGGAATAGAATGGAAT	+
28	28	0	1.2758e-31	4.84803e-30	9.69606e-30	11	GCAGCAGCTGG	GCAGCAGCTGG	+
28	31	4	5.34065e-09	2.02945e-07	2.02945e-07	11	GCAGCAGCTGG	GGCAGGAACAGCTGC	-
28	30	-2	9.21287e-09	3.50089e-07	2.33393e-07	9	GCAGCAGCTGG	AGCAGATGG	+
28	5	7	8.18116e-08	3.10884e-06	1.55442e-06	11	GCAGCAGCTGG	CAGAAGGGAAACAGCTGG	-
28	18	3	2.55336e-05	0.000970276	0.00038811	11	GCAGCAGCTGG	CAGGAAACAGCTGG	-
28	17	0	0.00856504	0.325472	0.0591767	11	GCAGCAGCTGG	GAATCTGCTGACTCAGCAA	+
29	29	0	3.56867e-34	1.35609e-32	2.71219e-32	12	GACCGGAAGTGG	GACCGGAAGTGG	+
29	2	0	2.21177e-06	8.40472e-05	8.40472e-05	11	GACCGGAAGTGG	AACAGGAAGGG	+
29	20	-1	1.58943e-05	0.000603984	0.000402656	10	GACCGGAAGTGG	GCGGGAAGCG	+
29	12	2	0.000644019	0.0244727	0.0122364	12	GACCGGAAGTGG	AAAAGAGGAAGTGAAAA	+
29	24	1	0.00252373	0.0959016	0.0383607	12	GACCGGAAGTGG	GGAGGGGATTGGG	+
30	30	0	1.03819e-24	3.94513e-23	7.89025e-23	9	AGCAGATGG	AGCAGATGG	+
30	28	2	7.53926e-09	2.86492e-07	2.86492e-07	9	AGCAGATGG	GCAGCAGCTGG	+
30	5	9	1.06137e-07	4.03321e-06	2.68881e-06	9	AGCAGATGG	CAGAAGGGAAACAGCTGG	-
30	31	6	3.17414e-07	1.20617e-05	6.03087e-06	9	AGCAGATGG	GGCAGGAACAGCTGC	-
30	18	5	6.15504e-05	0.00233892	0.000935566	9	AGCAGATGG	CAGGAAACAGCTGG	-
31	31	0	4.2039e-45	1.59748e-43	3.19496e-43	15	GCAGCTGTTCCTGCC	GCAGCTGTTCCTGCC	+
31	28	0	1.20971e-09	4.5969e-08	4.5969e-08	11	GCAGCTGTTCCTGCC	CCAGCTGCTGC	-
31	30	0	1.69993e-07	6.45974e-06	4.30649e-06	9	GCAGCTGTTCCTGCC	CCATCTGCT	-
31	5	0	3.37428e-07	1.28223e-05	6.41113e-06	15	GCAGCTGTTCCTGCC	CCAGCTGTTTCCCTTCTG	+
31	18	0	6.71789e-07	2.5528e-05	1.02112e-05	14	GCAGCTGTTCCTGCC	CCAGCTGTTTCCTG	+
31	17	3	0.00312752	0.118846	0.0237692	15	GCAGCTGTTCCTGCC	GAATCTGCTGACTCAGCAA	+
31	32	2	0.00876864	0.333208	0.0555347	15	GCAGCTGTTCCTGCC	GCTGAGCTTTTAAGGCCAC	-
32	32	0	0	0	0	19	GTGGCCTTAAAAGCTCAGC	GTGGCCTTAAAAGCTCAGC	+
32	34	0	0.00290608	0.110431	0.0736207	18	GTGGCCTTAAAAGCTCAGC	TAGGTCATAAAAGGACTG	-
33	33	0	0	0	0	20	GAAAATGAAAGTGAAAGTAA	GAAAATGAAAGTGAAAGTAA	+
33	27	2	2.53725e-09	9.64155e-08	9.64155e-08	17	GAAAATGAAAGTGAAAGTAA	AGGAAAATGAAACTGAAAG	+
33	13	-6	2.5518e-08	9.69685e-07	6.46457e-07	14	GAAAATGAAAGTGAAAGTAA	GAAAGTGAAAGTGA	+
33	12	0	2.15998e-07	8.20794e-06	4.10397e-06	17	GAAAATGAAAGTGAAAGTAA	AAAAGAGGAAGTGAAAA	+
33	25	-1	0.00183797	0.0698428	0.0279371	19	GAAAATGAAAGTGAAAGTAA	AGAATGGAATAGAATGGAAT	+
33	21	-1	0.00262518	0.0997567	0.0328266	13	GAAAATGAAAGTGAAAGTAA	AAAAAGAAAAAAA	+
33	38	-7	0.0030235	0.114893	0.0328266	9	GAAAATGAAAGTGAAAGTAA	AAAAAGCAA	+
33	8	-3	0.0035786	0.135987	0.0339967	15	GAAAATGAAAGTGAAAGTAA	ATGGAAAAAAAGAAA	+
34	34	0	0	0	0	18	CAGTCCTTTTATGACCTA	CAGTCCTTTTATGACCTA	+
35	35	0	1.27452e-36	4.84319e-35	9.68638e-35	12	CTCTGTCACCTG	CTCTGTCACCTG	+
35	18	2	0.000238312	0.00905586	0.00905586	12	CTCTGTCACCTG	CCAGCTGTTTCCTG	+
36	36	0	4.2039e-45	1.59748e-43	3.19496e-43	15	CTTCCTCCTCCTCTC	CTTCCTCCTCCTCTC	+
36	12	0	0.000136143	0.00517344	0.00517344	15	CTTCCTCCTCCTCTC	TTTTCACTTCCTCTTTT	-
37	37	0	1.54217e-30	5.86026e-29	1.17205e-28	10	GAATGGAATC	GAATGGAATC	+
37	22	10	3.45352e-09	1.31234e-07	1.31234e-07	10	GAATGGAATC	GAATGGAATCGAATGGAATC	+
37	10	1	3.08969e-06	0.000117408	7.82721e-05	10	GAATGGAATC	GGAATGGAATGGA	-
37	3	4	0.00103026	0.03915	0.0145164	10	GAATGGAATC	AATCGAATGCAAATAA	+
37	4	1	0.00111312	0.0422987	0.0145164	10	GAATGGAATC	TGGCTGGAATGT	-
37	27	3	0.00114603	0.0435492	0.0145164	10	GAATGGAATC	AGGAAAATGAAACTGAAAG	+
37	6	2	0.00147945	0.056219	0.0160626	10	GAATGGAATC	ATGCCAGGAATGT	-
37	25	1	0.00233748	0.0888242	0.0222061	10	GAATGGAATC	AGAATGGAATAGAATGGAAT	+
37	16	7	0.00349243	0.132712	0.0283463	10	GAATGGAATC	CATACTGGAGAGAAACCCTA	+
37	23	9	0.00372978	0.141732	0.0283463	10	GAATGGAATC	ATAGAAAACTGAAGTAATCT	+
38	38	0	4.15616e-26	1.57934e-24	3.15868e-24	9	AAAAAGCAA	AAAAAGCAA	+
38	27	3	0.00142008	0.0539629	0.0539629	9	AAAAAGCAA	AGGAAAATGAAACTGAAAG	+
# Tomtom (Motif Comparison Tool): Version 5.5.5 compiled on Dec 6 2023 at 19:32:49
# The format of this file is described at https://meme-suite.org/meme/doc/tomtom-output-format.html.
# tomtom -verbosity 1 -text -thresh 0.1 ./combined.meme ./combined.meme
