## Supplementary material for "The cistrome response to hypoxia in human umbilical vein endothelial cells": Singh--Bass_Supplemental_FILE_S2: sea.tsv

RANK	DB	ID	ALT_ID	CONSENSUS	TP	TP%	FP	FP%	ENR_RATIO	SCORE_THR	PVALUE	LOG_PVALUE	EVALUE	LOG_EVALUE	QVALUE	LOG_QVALUE
1	streme_out/streme.xml	1-DCWGRA	STREME-1	DCWGRA	277	33.49	116	14.03	2.38	6.9	4.42e-21	-46.87	2.65e-20	-45.08	2.65e-20	-45.08
2	meme_out/meme.xml	TCCATTCCATTCC	MEME-1	TCCATTCCATTCC	34	4.11	4	0.48	7	5.6	2.30e-7	-15.28	1.38e-6	-13.49	4.82e-7	-14.55
3	streme_out/streme.xml	4-TGGCMW	STREME-4	TGGCMW	528	63.85	426	51.51	1.24	1.6	2.41e-7	-15.24	1.45e-6	-13.45	4.82e-7	-14.55
4	meme_out/meme.xml	YYTYYTCCTYCTYYC	MEME-2	YYTYYTCCTYCTYYC	69	8.34	34	4.11	2	6.8	2.44e-4	-8.32	1.46e-3	-6.53	3.01e-4	-8.11
5	streme_out/streme.xml	2-GAAWGGAATC	STREME-2	GAAWGGAATC	284	34.34	218	26.36	1.3	0.67	2.51e-4	-8.29	1.51e-3	-6.50	3.01e-4	-8.11
6	streme_out/streme.xml	3-AAAAAGCAA	STREME-3	AAAAAGCAA	54	6.53	25	3.02	2.12	7.3	5.59e-4	-7.49	3.36e-3	-5.70	5.59e-4	-7.49
# SEA (Simple Enrichment Analysis): Version 5.5.5 compiled on Dec 6 2023 at 19:32:44
# The format of this file is described at https://meme-suite.org/meme/doc/sea-output-format.html.
# sea --verbosity 1 --oc sea_disc_out --qvalue --thresh 1 --order 0 --bfile ./background --seed 0 --align center --motif-pseudo 0.01 --noseqs --m meme_out/meme.xml --m streme_out/streme.xml --p cluster_1_coord_nodup.txt.fa
