## Supplementary material for "The cistrome response to hypoxia in human umbilical vein endothelial cells": Singh--Bass_Supplemental_FILE_S2: sea.tsv

RANK	DB	ID	ALT_ID	CONSENSUS	TP	TP%	FP	FP%	ENR_RATIO	SCORE_THR	PVALUE	LOG_PVALUE	EVALUE	LOG_EVALUE	QVALUE	LOG_QVALUE
1	streme_out/streme.xml	1-DCWGRA	STREME-1	DCWGRA	277	33.49	116	14.03	2.38	6.9	4.42e-21	-46.87	1.80e-18	-40.86	7.52e-19	-41.73
2	db/motif_databases/HUMAN/HOCOMOCOv11_core_HUMAN_mono_meme_format.meme	ETV4_HUMAN.H11MO.0.B		VRCAGGAARBR	479	57.92	356	43.05	1.34	0.35	9.25e-10	-20.80	3.76e-7	-14.79	7.86e-8	-16.36
3	db/motif_databases/HUMAN/HOCOMOCOv11_core_HUMAN_mono_meme_format.meme	PO2F1_HUMAN.H11MO.0.C		AWKBRWATGSAAWYAW	33	3.99	1	0.12	17	9.5	1.50e-9	-20.32	6.10e-7	-14.31	8.50e-8	-16.28
4	db/motif_databases/HUMAN/HOCOMOCOv11_core_HUMAN_mono_meme_format.meme	TEAD1_HUMAN.H11MO.0.A		RCATTCCWGSCW	214	25.88	118	14.27	1.81	2.5	2.26e-9	-19.91	9.19e-7	-13.90	8.54e-8	-16.28
5	db/motif_databases/HUMAN/HOCOMOCOv11_core_HUMAN_mono_meme_format.meme	OLIG2_HUMAN.H11MO.0.B		CCAKCTGYTYYYYWBCHB	306	37.00	196	23.70	1.56	0.12	2.51e-9	-19.80	1.02e-6	-13.79	8.54e-8	-16.28
6	db/motif_databases/HUMAN/HOCOMOCOv11_core_HUMAN_mono_meme_format.meme	TEAD4_HUMAN.H11MO.0.A		RCATTCCWGRVAK	291	35.19	185	22.37	1.57	1.9	5.33e-9	-19.05	2.17e-6	-13.04	1.51e-7	-15.71
7	db/motif_databases/HUMAN/HOCOMOCOv11_core_HUMAN_mono_meme_format.meme	SMCA1_HUMAN.H11MO.0.C		CMARGAAGMATD	542	65.54	428	51.75	1.27	0.21	7.93e-9	-18.65	3.23e-6	-12.64	1.93e-7	-15.46
8	db/motif_databases/HUMAN/HOCOMOCOv11_core_HUMAN_mono_meme_format.meme	NFAC1_HUMAN.H11MO.0.B		AWGGAAARWVWGAMW	383	46.31	273	33.01	1.4	1.7	2.03e-8	-17.71	8.26e-6	-11.70	4.31e-7	-14.66
9	db/motif_databases/HUMAN/HOCOMOCOv11_core_HUMAN_mono_meme_format.meme	ZFP42_HUMAN.H11MO.0.A		GGCMGCCATTTT	232	28.05	140	16.93	1.65	0.81	3.72e-8	-17.11	1.52e-5	-11.10	7.03e-7	-14.17
10	meme_out/meme.xml	TCCATTCCATTCC	MEME-1	TCCATTCCATTCC	34	4.11	4	0.48	7	5.6	2.30e-7	-15.28	9.37e-5	-9.28	3.73e-6	-12.50
11	streme_out/streme.xml	4-TGGCMW	STREME-4	TGGCMW	528	63.85	426	51.51	1.24	1.6	2.41e-7	-15.24	9.81e-5	-9.23	3.73e-6	-12.50
12	db/motif_databases/HUMAN/HOCOMOCOv11_core_HUMAN_mono_meme_format.meme	BC11A_HUMAN.H11MO.0.A		RAAAGAGGAAGTGARAV	370	44.74	270	32.65	1.37	1.2	2.79e-7	-15.09	1.13e-4	-9.08	3.95e-6	-12.44
13	db/motif_databases/HUMAN/HOCOMOCOv11_core_HUMAN_mono_meme_format.meme	PRDM1_HUMAN.H11MO.0.A		RAAAGTGAAAGTGR	223	26.96	142	17.17	1.57	0.19	9.77e-7	-13.84	3.98e-4	-7.83	1.28e-5	-11.27
14	db/motif_databases/HUMAN/HOCOMOCOv11_core_HUMAN_mono_meme_format.meme	ZN214_HUMAN.H11MO.0.C		WCMWTYYTRWGSMHYTTGATGA	70	8.46	25	3.02	2.73	4.4	1.12e-6	-13.71	4.54e-4	-7.70	1.36e-5	-11.21
15	db/motif_databases/HUMAN/HOCOMOCOv11_core_HUMAN_mono_meme_format.meme	BCL6_HUMAN.H11MO.0.A		YKCTTTCYAGGAA	387	46.80	294	35.55	1.32	0.07	2.09e-6	-13.08	8.52e-4	-7.07	2.37e-5	-10.65
16	db/motif_databases/HUMAN/HOCOMOCOv11_core_HUMAN_mono_meme_format.meme	ZN274_HUMAN.H11MO.0.A		CAYACTGGAGAGAAACCCTA	135	16.32	74	8.95	1.81	0.051	3.98e-6	-12.44	1.62e-3	-6.43	4.22e-5	-10.07
17	db/motif_databases/HUMAN/HOCOMOCOv11_core_HUMAN_mono_meme_format.meme	MAF_HUMAN.H11MO.0.A		VAAWBTGCTGASTHWGCMD	273	33.01	192	23.22	1.42	0.05	5.84e-6	-12.05	2.38e-3	-6.04	5.84e-5	-9.75
18	db/motif_databases/HUMAN/HOCOMOCOv11_core_HUMAN_mono_meme_format.meme	LYL1_HUMAN.H11MO.0.A		CCAKCTGYTYYCTB	269	32.53	189	22.85	1.42	3.7	6.84e-6	-11.89	2.78e-3	-5.88	6.46e-5	-9.65
19	db/motif_databases/HUMAN/HOCOMOCOv11_core_HUMAN_mono_meme_format.meme	REL_HUMAN.H11MO.0.B		DRWRGGGRAATKCCA	275	33.25	195	23.58	1.41	0.076	8.00e-6	-11.74	3.26e-3	-5.73	7.16e-5	-9.54
20	db/motif_databases/HUMAN/HOCOMOCOv11_core_HUMAN_mono_meme_format.meme	FEV_HUMAN.H11MO.0.B		GCVGGAAGYG	447	54.05	360	43.53	1.24	2.1	1.15e-5	-11.38	4.67e-3	-5.37	9.75e-5	-9.24
21	db/motif_databases/HUMAN/HOCOMOCOv11_core_HUMAN_mono_meme_format.meme	PRDM6_HUMAN.H11MO.0.C		RRRARGAAAAAAA	295	35.67	215	26.00	1.37	3	1.26e-5	-11.28	5.14e-3	-5.27	1.02e-4	-9.19
22	db/motif_databases/HUMAN/HOCOMOCOv11_core_HUMAN_mono_meme_format.meme	ZN502_HUMAN.H11MO.0.C		GAATGGAATSGAATGGAATC	16	1.93	0	0.00	17	11	1.42e-5	-11.16	5.77e-3	-5.15	1.09e-4	-9.12
23	db/motif_databases/HUMAN/HOCOMOCOv11_core_HUMAN_mono_meme_format.meme	ZNF85_HUMAN.H11MO.0.C		AWAGAARWCTGMWGKAATCT	106	12.82	55	6.65	1.91	1.7	1.48e-5	-11.12	6.01e-3	-5.11	1.09e-4	-9.12
24	db/motif_databases/HUMAN/HOCOMOCOv11_core_HUMAN_mono_meme_format.meme	MZF1_HUMAN.H11MO.0.B		RRDRGGGAWTKRR	339	40.99	257	31.08	1.32	0.06	1.64e-5	-11.02	6.68e-3	-5.01	1.16e-4	-9.06
25	db/motif_databases/HUMAN/HOCOMOCOv11_core_HUMAN_mono_meme_format.meme	ZN394_HUMAN.H11MO.0.C		NRARWRGAAWNGAMWGRAAK	141	17.05	83	10.04	1.69	4.8	1.94e-5	-10.85	7.90e-3	-4.84	1.32e-4	-8.93
26	db/motif_databases/HUMAN/HOCOMOCOv11_core_HUMAN_mono_meme_format.meme	PO3F2_HUMAN.H11MO.0.A		YYCATGCATWTYCATTM	126	15.24	72	8.71	1.74	3.8	2.73e-5	-10.51	1.11e-2	-4.50	1.79e-4	-8.63
27	db/motif_databases/HUMAN/HOCOMOCOv11_core_HUMAN_mono_meme_format.meme	STAT2_HUMAN.H11MO.0.A		RRGRAAAHGAAACTGAAAV	113	13.66	62	7.50	1.81	0.31	2.90e-5	-10.45	1.18e-2	-4.44	1.83e-4	-8.61
28	db/motif_databases/HUMAN/HOCOMOCOv11_core_HUMAN_mono_meme_format.meme	BHA15_HUMAN.H11MO.0.B		SSAGCAGCTGG	145	17.53	89	10.76	1.62	0.22	4.91e-5	-9.92	2.00e-2	-3.91	2.98e-4	-8.12
29	db/motif_databases/HUMAN/HOCOMOCOv11_core_HUMAN_mono_meme_format.meme	ELK4_HUMAN.H11MO.0.A		SVCCGGAAGTGV	125	15.11	73	8.83	1.7	0.87	5.20e-5	-9.86	2.12e-2	-3.86	3.05e-4	-8.10
30	db/motif_databases/HUMAN/HOCOMOCOv11_core_HUMAN_mono_meme_format.meme	ATOH1_HUMAN.H11MO.0.B		RRCAGMTGG	105	12.70	58	7.01	1.8	0.4	6.76e-5	-9.60	2.75e-2	-3.59	3.83e-4	-7.87
31	db/motif_databases/HUMAN/HOCOMOCOv11_core_HUMAN_mono_meme_format.meme	MYOD1_HUMAN.H11MO.0.A		VCAGCTGYYBCYGBC	67	8.10	30	3.63	2.19	0.16	7.03e-5	-9.56	2.86e-2	-3.55	3.85e-4	-7.86
32	db/motif_databases/HUMAN/HOCOMOCOv11_core_HUMAN_mono_meme_format.meme	ZN667_HUMAN.H11MO.0.C		GTGSCYTTMARAGCTCMBC	229	27.69	163	19.71	1.4	1.1	8.33e-5	-9.39	3.39e-2	-3.38	4.43e-4	-7.72
33	db/motif_databases/HUMAN/HOCOMOCOv11_core_HUMAN_mono_meme_format.meme	IRF1_HUMAN.H11MO.0.A		RAAANWGAAASTGAAASYRR	95	11.49	51	6.17	1.85	1.1	8.82e-5	-9.34	3.59e-2	-3.33	4.46e-4	-7.72
34	db/motif_databases/HUMAN/HOCOMOCOv11_core_HUMAN_mono_meme_format.meme	ZN350_HUMAN.H11MO.0.C		CAGYYYTTTTATDWCCHR	425	51.39	348	42.08	1.22	0.44	8.91e-5	-9.33	3.63e-2	-3.32	4.46e-4	-7.72
35	db/motif_databases/HUMAN/HOCOMOCOv11_core_HUMAN_mono_meme_format.meme	SMAD3_HUMAN.H11MO.0.B		SYCTSHCWSCWS	276	33.37	207	25.03	1.33	3.4	1.16e-4	-9.06	4.72e-2	-3.05	5.63e-4	-7.48
# SEA (Simple Enrichment Analysis): Version 5.5.5 compiled on Dec 6 2023 at 19:32:44
# The format of this file is described at https://meme-suite.org/meme/doc/sea-output-format.html.
# sea --verbosity 1 --oc sea_out --thresh 0.05 --order 0 --bfile ./background --seed 0 --align center --motif-pseudo 0.01 --m meme_out/meme.xml --m streme_out/streme.xml --m db/motif_databases/HUMAN/HOCOMOCOv11_core_HUMAN_mono_meme_format.meme --p cluster_1_coord_nodup.txt.fa
