## Supplementary material for "The cistrome response to hypoxia in human umbilical vein endothelial cells": Singh--Bass_Supplemental_FILE_S2: sequences.tsv

motif_ID	motif_ALT_ID	motif_P-value	seq_ID	seq_Score	seq_Class	is_holdout?
1-DCWGRA	STREME-1	3.9e-003	chr7:85581678-85581708(+)	8.93	tp	0
1-DCWGRA	STREME-1	3.9e-003	chr11:6138240-6138270(+)	8.93	tp	0
1-DCWGRA	STREME-1	3.9e-003	chr1:209824780-209824810(+)	8.93	tp	0
1-DCWGRA	STREME-1	3.9e-003	chr9:137746708-137746738(+)	8.93	tp	0
1-DCWGRA	STREME-1	3.9e-003	chr5:85400355-85400385(+)	8.93	tp	0
1-DCWGRA	STREME-1	3.9e-003	chr1:229489019-229489049(+)	8.93	tp	0
1-DCWGRA	STREME-1	3.9e-003	chr7:4830248-4830278(+)	8.93	tp	0
1-DCWGRA	STREME-1	3.9e-003	chr2:82718645-82718675(+)	8.93	tp	0
1-DCWGRA	STREME-1	3.9e-003	chr20:46842223-46842253(+)	8.93	tp	0
1-DCWGRA	STREME-1	3.9e-003	chr10:30981944-30981974(+)	8.93	tp	0
1-DCWGRA	STREME-1	3.9e-003	chr18:60618848-60618878(+)	8.93	tp	0
1-DCWGRA	STREME-1	3.9e-003	chr10:27129414-27129444(+)	8.93	tp	0
1-DCWGRA	STREME-1	3.9e-003	chr1:234975133-234975163(+)	8.93	tp	0
1-DCWGRA	STREME-1	3.9e-003	chr9:36436369-36436399(+)	8.93	tp	0
1-DCWGRA	STREME-1	3.9e-003	chr7:7671014-7671044(+)	8.93	tp	0
1-DCWGRA	STREME-1	3.9e-003	chr7:46316629-46316659(+)	8.93	tp	0
1-DCWGRA	STREME-1	3.9e-003	chr11:17325258-17325288(+)	8.93	tp	0
1-DCWGRA	STREME-1	3.9e-003	chr11:24126767-24126797(+)	8.93	tp	0
1-DCWGRA	STREME-1	3.9e-003	chr11:93857977-93858007(+)	8.93	tp	0
1-DCWGRA	STREME-1	3.9e-003	chr21:41223694-41223724(+)	8.93	tp	0
1-DCWGRA	STREME-1	3.9e-003	chr16:74481457-74481487(+)	8.93	fp	0
1-DCWGRA	STREME-1	3.9e-003	chr10:97888892-97888922(+)	8.93	fp	0
1-DCWGRA	STREME-1	3.9e-003	chr13:28258415-28258445(+)	8.93	fp	0
1-DCWGRA	STREME-1	3.9e-003	chr12:6194360-6194390(+)	8.93	fp	0
1-DCWGRA	STREME-1	3.9e-003	chr7:137926907-137926937(+)	8.93	tp	1
1-DCWGRA	STREME-1	3.9e-003	chr11:43343295-43343325(+)	8.93	tp	1
1-DCWGRA	STREME-1	3.9e-003	chr9:21564631-21564661(+)	8.93	tp	1
1-DCWGRA	STREME-1	3.9e-003	chr11:30887332-30887362(+)	8.93	fp	1
1-DCWGRA	STREME-1	3.9e-003	chr17:32409454-32409484(+)	8.87	tp	0
1-DCWGRA	STREME-1	3.9e-003	chr3:116682909-116682939(+)	8.87	tp	0
1-DCWGRA	STREME-1	3.9e-003	chr10:18019697-18019727(+)	8.87	tp	0
1-DCWGRA	STREME-1	3.9e-003	chr11:57666092-57666122(+)	8.87	tp	0
1-DCWGRA	STREME-1	3.9e-003	chr11:63508155-63508185(+)	8.87	tp	0
1-DCWGRA	STREME-1	3.9e-003	chr3:46403018-46403048(+)	8.87	tp	0
1-DCWGRA	STREME-1	3.9e-003	chr1:51530504-51530534(+)	8.87	tp	0
1-DCWGRA	STREME-1	3.9e-003	chr11:21210252-21210282(+)	8.87	tp	0
1-DCWGRA	STREME-1	3.9e-003	chr2:138050913-138050943(+)	8.87	tp	0
1-DCWGRA	STREME-1	3.9e-003	chr11:102171819-102171849(+)	8.87	fp	0
1-DCWGRA	STREME-1	3.9e-003	chr2:11009228-11009258(+)	8.87	fp	0
1-DCWGRA	STREME-1	3.9e-003	chr1:58809053-58809083(+)	8.87	fp	0
1-DCWGRA	STREME-1	3.9e-003	chr12:1280800-1280830(+)	8.87	fp	0
1-DCWGRA	STREME-1	3.9e-003	chr3:5085908-5085938(+)	8.87	tp	1
1-DCWGRA	STREME-1	3.9e-003	chr11:80500711-80500741(+)	8.87	tp	1
1-DCWGRA	STREME-1	3.9e-003	chr4:127821108-127821138(+)	8.11	tp	0
1-DCWGRA	STREME-1	3.9e-003	chr20:59906880-59906910(+)	8.11	tp	0
1-DCWGRA	STREME-1	3.9e-003	chr11:59226753-59226783(+)	8.11	tp	0
1-DCWGRA	STREME-1	3.9e-003	chr9:33048693-33048723(+)	8.11	tp	0
1-DCWGRA	STREME-1	3.9e-003	chr9:136641886-136641916(+)	8.11	tp	0
1-DCWGRA	STREME-1	3.9e-003	chr12:126185501-126185531(+)	8.11	tp	0
1-DCWGRA	STREME-1	3.9e-003	chr14:72705342-72705372(+)	8.11	tp	0
1-DCWGRA	STREME-1	3.9e-003	chr10:78990236-78990266(+)	8.11	tp	0
1-DCWGRA	STREME-1	3.9e-003	chr11:131932995-131933025(+)	8.11	tp	0
1-DCWGRA	STREME-1	3.9e-003	chr11:88594408-88594438(+)	8.11	tp	0
1-DCWGRA	STREME-1	3.9e-003	chr7:115288820-115288850(+)	8.11	tp	0
1-DCWGRA	STREME-1	3.9e-003	chr16:4746279-4746309(+)	8.11	fp	0
1-DCWGRA	STREME-1	3.9e-003	chr6:99557129-99557159(+)	8.11	fp	0
1-DCWGRA	STREME-1	3.9e-003	chr3:152961229-152961259(+)	8.11	fp	0
1-DCWGRA	STREME-1	3.9e-003	chr11:100716398-100716428(+)	8.11	fp	0
1-DCWGRA	STREME-1	3.9e-003	chr10:42070567-42070597(+)	8.11	tp	0
1-DCWGRA	STREME-1	3.9e-003	chr11:6840938-6840968(+)	8.11	tp	0
1-DCWGRA	STREME-1	3.9e-003	chr16:72644362-72644392(+)	8.11	tp	0
1-DCWGRA	STREME-1	3.9e-003	chr10:130181000-130181030(+)	8.11	tp	0
1-DCWGRA	STREME-1	3.9e-003	chr12:21454887-21454917(+)	8.11	tp	0
1-DCWGRA	STREME-1	3.9e-003	chr11:5259650-5259680(+)	8.11	tp	0
1-DCWGRA	STREME-1	3.9e-003	chr16:58577427-58577457(+)	8.11	tp	0
1-DCWGRA	STREME-1	3.9e-003	chr4:100754065-100754095(+)	8.11	tp	0
1-DCWGRA	STREME-1	3.9e-003	chr9:85930291-85930321(+)	8.11	tp	0
1-DCWGRA	STREME-1	3.9e-003	chr5:137238656-137238686(+)	8.11	tp	0
1-DCWGRA	STREME-1	3.9e-003	chr10:51282389-51282419(+)	8.11	tp	0
1-DCWGRA	STREME-1	3.9e-003	chr12:129911965-129911995(+)	8.11	tp	0
1-DCWGRA	STREME-1	3.9e-003	chr10:70864086-70864116(+)	8.11	tp	0
1-DCWGRA	STREME-1	3.9e-003	chr7:102150724-102150754(+)	8.11	tp	0
1-DCWGRA	STREME-1	3.9e-003	chr20:24293752-24293782(+)	8.11	tp	0
1-DCWGRA	STREME-1	3.9e-003	chr11:93164333-93164363(+)	8.11	tp	0
1-DCWGRA	STREME-1	3.9e-003	chr2:205764052-205764082(+)	8.11	tp	0
1-DCWGRA	STREME-1	3.9e-003	chr21:9840779-9840809(+)	8.11	tp	0
1-DCWGRA	STREME-1	3.9e-003	chr11:124329961-124329991(+)	8.11	tp	0
1-DCWGRA	STREME-1	3.9e-003	chr10:2941355-2941385(+)	8.11	tp	0
1-DCWGRA	STREME-1	3.9e-003	chr12:57706348-57706378(+)	8.11	tp	0
1-DCWGRA	STREME-1	3.9e-003	chr11:46812480-46812510(+)	8.11	tp	0
1-DCWGRA	STREME-1	3.9e-003	chr4:39617523-39617553(+)	8.11	tp	0
1-DCWGRA	STREME-1	3.9e-003	chr10:44822545-44822575(+)	8.11	tp	0
1-DCWGRA	STREME-1	3.9e-003	chr2:172355704-172355734(+)	8.11	tp	0
1-DCWGRA	STREME-1	3.9e-003	chr7:82626138-82626168(+)	8.11	tp	0
1-DCWGRA	STREME-1	3.9e-003	chr8:130630760-130630790(+)	8.11	tp	0
1-DCWGRA	STREME-1	3.9e-003	chr10:22739262-22739292(+)	8.11	tp	0
1-DCWGRA	STREME-1	3.9e-003	chr10:110135622-110135652(+)	8.11	tp	0
1-DCWGRA	STREME-1	3.9e-003	chr17:59952887-59952917(+)	8.11	fp	0
1-DCWGRA	STREME-1	3.9e-003	chr7:72774832-72774862(+)	8.11	fp	0
1-DCWGRA	STREME-1	3.9e-003	chr9:137746708-137746738(+)	8.11	fp	0
1-DCWGRA	STREME-1	3.9e-003	chr8:69627533-69627563(+)	8.11	fp	0
1-DCWGRA	STREME-1	3.9e-003	chr1:119713080-119713110(+)	8.11	fp	0
1-DCWGRA	STREME-1	3.9e-003	chr8:144235749-144235779(+)	8.11	fp	0
1-DCWGRA	STREME-1	3.9e-003	chr21:25973007-25973037(+)	8.11	fp	0
1-DCWGRA	STREME-1	3.9e-003	chr11:84177907-84177937(+)	8.11	fp	0
1-DCWGRA	STREME-1	3.9e-003	chr21:15243053-15243083(+)	8.11	fp	0
1-DCWGRA	STREME-1	3.9e-003	chrX:154743055-154743085(+)	8.11	tp	1
1-DCWGRA	STREME-1	3.9e-003	chr17:75167368-75167398(+)	8.11	tp	1
1-DCWGRA	STREME-1	3.9e-003	chr7:123942250-123942280(+)	8.11	tp	1
1-DCWGRA	STREME-1	3.9e-003	chr8:69627533-69627563(+)	8.11	tp	1
1-DCWGRA	STREME-1	3.9e-003	chr10:84257234-84257264(+)	8.05	tp	0
1-DCWGRA	STREME-1	3.9e-003	chr11:43552632-43552662(+)	8.05	tp	0
1-DCWGRA	STREME-1	3.9e-003	chr11:114483228-114483258(+)	8.05	tp	0
1-DCWGRA	STREME-1	3.9e-003	chr10:93055119-93055149(+)	8.05	tp	0
1-DCWGRA	STREME-1	3.9e-003	chr8:118357477-118357507(+)	8.05	tp	0
1-DCWGRA	STREME-1	3.9e-003	chr6:43409177-43409207(+)	8.05	tp	0
1-DCWGRA	STREME-1	3.9e-003	chr4:173379924-173379954(+)	8.05	fp	0
1-DCWGRA	STREME-1	3.9e-003	chr6:161218379-161218409(+)	8.05	fp	0
1-DCWGRA	STREME-1	3.9e-003	chr16:4746279-4746309(+)	8.05	tp	0
1-DCWGRA	STREME-1	3.9e-003	chr7:44799409-44799439(+)	8.05	tp	0
1-DCWGRA	STREME-1	3.9e-003	chr13:44496917-44496947(+)	8.05	tp	0
1-DCWGRA	STREME-1	3.9e-003	chr2:11009228-11009258(+)	8.05	tp	0
1-DCWGRA	STREME-1	3.9e-003	chr14:35247326-35247356(+)	8.05	tp	0
1-DCWGRA	STREME-1	3.9e-003	chr3:119278873-119278903(+)	8.05	tp	0
1-DCWGRA	STREME-1	3.9e-003	chr13:28695621-28695651(+)	8.05	tp	0
1-DCWGRA	STREME-1	3.9e-003	chr16:46394519-46394549(+)	8.05	tp	0
1-DCWGRA	STREME-1	3.9e-003	chrX:118748195-118748225(+)	8.05	tp	0
1-DCWGRA	STREME-1	3.9e-003	chr1:172350644-172350674(+)	8.05	tp	0
1-DCWGRA	STREME-1	3.9e-003	chrX:130539534-130539564(+)	8.05	tp	0
1-DCWGRA	STREME-1	3.9e-003	chr8:80551435-80551465(+)	8.05	tp	0
1-DCWGRA	STREME-1	3.9e-003	chr6:100438803-100438833(+)	8.05	tp	0
1-DCWGRA	STREME-1	3.9e-003	chr12:131365051-131365081(+)	8.05	tp	0
1-DCWGRA	STREME-1	3.9e-003	chr9:72646677-72646707(+)	8.05	tp	0
1-DCWGRA	STREME-1	3.9e-003	chr13:112653512-112653542(+)	8.05	tp	0
1-DCWGRA	STREME-1	3.9e-003	chr13:28258415-28258445(+)	8.05	tp	0
1-DCWGRA	STREME-1	3.9e-003	chr10:97289983-97290013(+)	8.05	tp	0
1-DCWGRA	STREME-1	3.9e-003	chr1:92502244-92502274(+)	8.05	fp	0
1-DCWGRA	STREME-1	3.9e-003	chr11:7184628-7184658(+)	8.05	fp	0
1-DCWGRA	STREME-1	3.9e-003	chr1:51530504-51530534(+)	8.05	fp	0
1-DCWGRA	STREME-1	3.9e-003	chr3:156626987-156627017(+)	8.05	fp	0
1-DCWGRA	STREME-1	3.9e-003	chr16:72644362-72644392(+)	8.05	fp	0
1-DCWGRA	STREME-1	3.9e-003	chr1:209824780-209824810(+)	8.05	fp	0
1-DCWGRA	STREME-1	3.9e-003	chr3:134264385-134264415(+)	8.05	fp	0
1-DCWGRA	STREME-1	3.9e-003	chr11:80500711-80500741(+)	8.05	fp	0
1-DCWGRA	STREME-1	3.9e-003	chr7:4830248-4830278(+)	8.05	fp	0
1-DCWGRA	STREME-1	3.9e-003	chr22:39137121-39137151(+)	8.05	fp	0
1-DCWGRA	STREME-1	3.9e-003	chr2:229632219-229632249(+)	8.05	fp	1
1-DCWGRA	STREME-1	3.9e-003	chr11:84177907-84177937(+)	8.02	tp	0
1-DCWGRA	STREME-1	3.9e-003	chr1:100228984-100229014(+)	8.02	tp	0
1-DCWGRA	STREME-1	3.9e-003	chr11:85650331-85650361(+)	8.02	tp	0
1-DCWGRA	STREME-1	3.9e-003	chr1:11169641-11169671(+)	8.02	tp	0
1-DCWGRA	STREME-1	3.9e-003	chr7:22329155-22329185(+)	8.02	tp	0
1-DCWGRA	STREME-1	3.9e-003	chr17:69300129-69300159(+)	8.02	tp	0
1-DCWGRA	STREME-1	3.9e-003	chr10:99516533-99516563(+)	8.02	tp	0
1-DCWGRA	STREME-1	3.9e-003	chr10:87106828-87106858(+)	8.02	tp	0
1-DCWGRA	STREME-1	3.9e-003	chr10:120216346-120216376(+)	8.02	tp	0
1-DCWGRA	STREME-1	3.9e-003	chr21:15243053-15243083(+)	8.02	tp	0
1-DCWGRA	STREME-1	3.9e-003	chr1:169894487-169894517(+)	8.02	tp	0
1-DCWGRA	STREME-1	3.9e-003	chr11:121505467-121505497(+)	8.02	tp	0
1-DCWGRA	STREME-1	3.9e-003	chr5:74162684-74162714(+)	8.02	tp	0
1-DCWGRA	STREME-1	3.9e-003	chr11:237643-237673(+)	8.02	tp	0
1-DCWGRA	STREME-1	3.9e-003	chr11:101110134-101110164(+)	8.02	tp	0
1-DCWGRA	STREME-1	3.9e-003	chr2:150640846-150640876(+)	8.02	tp	0
1-DCWGRA	STREME-1	3.9e-003	chr2:207572990-207573020(+)	8.02	tp	0
1-DCWGRA	STREME-1	3.9e-003	chr12:49462992-49463022(+)	8.02	tp	0
1-DCWGRA	STREME-1	3.9e-003	chr2:164678251-164678281(+)	8.02	fp	0
1-DCWGRA	STREME-1	3.9e-003	chr6:61323031-61323061(+)	8.02	fp	0
1-DCWGRA	STREME-1	3.9e-003	chr1:200373106-200373136(+)	8.02	fp	0
1-DCWGRA	STREME-1	3.9e-003	chr14:55753247-55753277(+)	8.02	fp	0
1-DCWGRA	STREME-1	3.9e-003	chr11:113379842-113379872(+)	8.02	fp	0
1-DCWGRA	STREME-1	3.9e-003	chr10:16983858-16983888(+)	8.02	tp	1
1-DCWGRA	STREME-1	3.9e-003	chr12:113216373-113216403(+)	8.02	tp	1
1-DCWGRA	STREME-1	3.9e-003	chr9:6849016-6849046(+)	8.02	tp	1
1-DCWGRA	STREME-1	3.9e-003	chr10:11897256-11897286(+)	8.02	tp	1
1-DCWGRA	STREME-1	3.9e-003	chr20:41477849-41477879(+)	8.02	fp	1
1-DCWGRA	STREME-1	3.9e-003	chr11:41176441-41176471(+)	7.95	tp	0
1-DCWGRA	STREME-1	3.9e-003	chr11:95149739-95149769(+)	7.95	tp	0
1-DCWGRA	STREME-1	3.9e-003	chr8:86756366-86756396(+)	7.95	tp	0
1-DCWGRA	STREME-1	3.9e-003	chr1:39246141-39246171(+)	7.95	tp	0
1-DCWGRA	STREME-1	3.9e-003	chr12:98534583-98534613(+)	7.95	tp	0
1-DCWGRA	STREME-1	3.9e-003	chr14:52792087-52792117(+)	7.95	tp	0
1-DCWGRA	STREME-1	3.9e-003	chr3:189753706-189753736(+)	7.95	fp	0
1-DCWGRA	STREME-1	3.9e-003	chr4:157464612-157464642(+)	7.95	fp	0
1-DCWGRA	STREME-1	3.9e-003	chr1:100228984-100229014(+)	7.95	fp	0
1-DCWGRA	STREME-1	3.9e-003	chr18:63405523-63405553(+)	7.92	tp	0
1-DCWGRA	STREME-1	3.9e-003	chr16:10960851-10960881(+)	7.92	tp	0
1-DCWGRA	STREME-1	3.9e-003	chr17:28530236-28530266(+)	7.92	tp	0
1-DCWGRA	STREME-1	3.9e-003	chr11:118296137-118296167(+)	7.92	tp	0
1-DCWGRA	STREME-1	3.9e-003	chr2:135114179-135114209(+)	7.92	tp	0
1-DCWGRA	STREME-1	3.9e-003	chr11:27832804-27832834(+)	7.92	tp	0
1-DCWGRA	STREME-1	3.9e-003	chr3:114993323-114993353(+)	7.92	tp	0
1-DCWGRA	STREME-1	3.9e-003	chr5:66322258-66322288(+)	7.92	tp	0
1-DCWGRA	STREME-1	3.9e-003	chr5:74465940-74465970(+)	7.92	tp	0
1-DCWGRA	STREME-1	3.9e-003	chr17:59952887-59952917(+)	7.92	tp	0
1-DCWGRA	STREME-1	3.9e-003	chr3:39217698-39217728(+)	7.92	tp	0
1-DCWGRA	STREME-1	3.9e-003	chr6:144506166-144506196(+)	7.92	tp	0
1-DCWGRA	STREME-1	3.9e-003	chr1:39562782-39562812(+)	7.92	tp	0
1-DCWGRA	STREME-1	3.9e-003	chr20:3301786-3301816(+)	7.92	tp	0
1-DCWGRA	STREME-1	3.9e-003	chr8:31039862-31039892(+)	7.92	fp	0
1-DCWGRA	STREME-1	3.9e-003	chr22:10769835-10769865(+)	7.92	fp	0
1-DCWGRA	STREME-1	3.9e-003	chr4:159267242-159267272(+)	7.92	fp	0
1-DCWGRA	STREME-1	3.9e-003	chr2:150640846-150640876(+)	7.92	fp	0
1-DCWGRA	STREME-1	3.9e-003	chr11:94611226-94611256(+)	7.92	fp	0
1-DCWGRA	STREME-1	3.9e-003	chr10:15780359-15780389(+)	7.92	fp	0
1-DCWGRA	STREME-1	3.9e-003	chr12:45169603-45169633(+)	7.92	fp	0
1-DCWGRA	STREME-1	3.9e-003	chr3:156613717-156613747(+)	7.92	fp	1
1-DCWGRA	STREME-1	3.9e-003	chr11:76977181-76977211(+)	7.86	tp	0
1-DCWGRA	STREME-1	3.9e-003	chr1:229052423-229052453(+)	7.86	tp	0
1-DCWGRA	STREME-1	3.9e-003	chr3:105509004-105509034(+)	7.86	tp	0
1-DCWGRA	STREME-1	3.9e-003	chr11:118604290-118604320(+)	7.86	tp	0
1-DCWGRA	STREME-1	3.9e-003	chr12:69563081-69563111(+)	7.86	tp	0
1-DCWGRA	STREME-1	3.9e-003	chr8:105590909-105590939(+)	7.86	tp	0
1-DCWGRA	STREME-1	3.9e-003	chr11:20476366-20476396(+)	7.86	tp	0
1-DCWGRA	STREME-1	3.9e-003	chr8:92966202-92966232(+)	7.86	tp	0
1-DCWGRA	STREME-1	3.9e-003	chr1:181125556-181125586(+)	7.86	fp	0
1-DCWGRA	STREME-1	3.9e-003	chr10:111941755-111941785(+)	7.86	fp	0
1-DCWGRA	STREME-1	3.9e-003	chr4:159267242-159267272(+)	7.86	tp	1
1-DCWGRA	STREME-1	3.9e-003	chr20:13773253-13773283(+)	7.64	tp	0
1-DCWGRA	STREME-1	3.9e-003	chr10:97888892-97888922(+)	7.64	tp	0
1-DCWGRA	STREME-1	3.9e-003	chr12:32708044-32708074(+)	7.64	tp	0
1-DCWGRA	STREME-1	3.9e-003	chr20:47083813-47083843(+)	7.64	tp	0
1-DCWGRA	STREME-1	3.9e-003	chr10:86871328-86871358(+)	7.64	tp	0
1-DCWGRA	STREME-1	3.9e-003	chr1:58701787-58701817(+)	7.64	tp	0
1-DCWGRA	STREME-1	3.9e-003	chr4:134581520-134581550(+)	7.64	tp	0
1-DCWGRA	STREME-1	3.9e-003	chr14:103467184-103467214(+)	7.64	tp	0
1-DCWGRA	STREME-1	3.9e-003	chr14:55753247-55753277(+)	7.64	tp	0
1-DCWGRA	STREME-1	3.9e-003	chr1:168003083-168003113(+)	7.64	tp	0
1-DCWGRA	STREME-1	3.9e-003	chr1:188385056-188385086(+)	7.64	tp	0
1-DCWGRA	STREME-1	3.9e-003	chr17:64582530-64582560(+)	7.64	tp	0
1-DCWGRA	STREME-1	3.9e-003	chr7:129226225-129226255(+)	7.64	tp	0
1-DCWGRA	STREME-1	3.9e-003	chr4:166475956-166475986(+)	7.64	tp	0
1-DCWGRA	STREME-1	3.9e-003	chr1:241159213-241159243(+)	7.64	tp	0
1-DCWGRA	STREME-1	3.9e-003	chr9:75013344-75013374(+)	7.64	tp	0
1-DCWGRA	STREME-1	3.9e-003	chr6:42100660-42100690(+)	7.64	tp	0
1-DCWGRA	STREME-1	3.9e-003	chr7:103947857-103947887(+)	7.64	tp	0
1-DCWGRA	STREME-1	3.9e-003	chr4:140647005-140647035(+)	7.64	fp	0
1-DCWGRA	STREME-1	3.9e-003	chr11:102124352-102124382(+)	7.64	fp	0
1-DCWGRA	STREME-1	3.9e-003	chr16:25106154-25106184(+)	7.64	fp	0
1-DCWGRA	STREME-1	3.9e-003	chr2:231783136-231783166(+)	7.64	fp	0
1-DCWGRA	STREME-1	3.9e-003	chr6:100438803-100438833(+)	7.64	fp	0
1-DCWGRA	STREME-1	3.9e-003	chr11:122692280-122692310(+)	7.64	fp	0
1-DCWGRA	STREME-1	3.9e-003	chr11:80842956-80842986(+)	7.64	fp	0
1-DCWGRA	STREME-1	3.9e-003	chr19:34919681-34919711(+)	7.64	tp	1
1-DCWGRA	STREME-1	3.9e-003	chr4:126764422-126764452(+)	7.57	tp	0
1-DCWGRA	STREME-1	3.9e-003	chr6:153147091-153147121(+)	7.57	tp	0
1-DCWGRA	STREME-1	3.9e-003	chr2:229632219-229632249(+)	7.57	tp	0
1-DCWGRA	STREME-1	3.9e-003	chr16:49718623-49718653(+)	7.57	tp	0
1-DCWGRA	STREME-1	3.9e-003	chr14:54119797-54119827(+)	7.57	tp	0
1-DCWGRA	STREME-1	3.9e-003	chr3:28475980-28476010(+)	7.57	tp	0
1-DCWGRA	STREME-1	3.9e-003	chr11:128668116-128668146(+)	7.57	tp	0
1-DCWGRA	STREME-1	3.9e-003	chrX:75414092-75414122(+)	7.57	tp	0
1-DCWGRA	STREME-1	3.9e-003	chr7:98108429-98108459(+)	7.57	tp	0
1-DCWGRA	STREME-1	3.9e-003	chr19:42019805-42019835(+)	7.57	tp	0
1-DCWGRA	STREME-1	3.9e-003	chr3:133345502-133345532(+)	7.57	tp	0
1-DCWGRA	STREME-1	3.9e-003	chr5:31885467-31885497(+)	7.57	tp	0
1-DCWGRA	STREME-1	3.9e-003	chr8:49716699-49716729(+)	7.57	tp	0
1-DCWGRA	STREME-1	3.9e-003	chr1:152006089-152006119(+)	7.57	tp	0
1-DCWGRA	STREME-1	3.9e-003	chr4:105762238-105762268(+)	7.57	fp	0
1-DCWGRA	STREME-1	3.9e-003	chr11:108070546-108070576(+)	7.57	fp	0
1-DCWGRA	STREME-1	3.9e-003	chr16:80844077-80844107(+)	7.57	tp	1
1-DCWGRA	STREME-1	3.9e-003	chr10:43139175-43139205(+)	7.57	fp	1
1-DCWGRA	STREME-1	3.9e-003	chr1:64948096-64948126(+)	7.28	tp	0
1-DCWGRA	STREME-1	3.9e-003	chr14:58479359-58479389(+)	7.28	tp	0
1-DCWGRA	STREME-1	3.9e-003	chr7:122752189-122752219(+)	7.28	tp	0
1-DCWGRA	STREME-1	3.9e-003	chr11:111814721-111814751(+)	7.28	tp	0
1-DCWGRA	STREME-1	3.9e-003	chr1:58809053-58809083(+)	7.28	tp	0
1-DCWGRA	STREME-1	3.9e-003	chr9:95018483-95018513(+)	7.28	tp	0
1-DCWGRA	STREME-1	3.9e-003	chr9:86347158-86347188(+)	7.28	tp	0
1-DCWGRA	STREME-1	3.9e-003	chr1:82473583-82473613(+)	7.28	tp	0
1-DCWGRA	STREME-1	3.9e-003	chr11:9087971-9088001(+)	7.28	tp	0
1-DCWGRA	STREME-1	3.9e-003	chr10:120860373-120860403(+)	7.28	tp	0
1-DCWGRA	STREME-1	3.9e-003	chr11:34670676-34670706(+)	7.28	tp	0
1-DCWGRA	STREME-1	3.9e-003	chr2:169014763-169014793(+)	7.28	fp	0
1-DCWGRA	STREME-1	3.9e-003	chr21:24029084-24029114(+)	7.28	fp	0
1-DCWGRA	STREME-1	3.9e-003	chr11:103897288-103897318(+)	7.28	fp	0
1-DCWGRA	STREME-1	3.9e-003	chr11:121645750-121645780(+)	7.28	fp	0
1-DCWGRA	STREME-1	3.9e-003	chr10:68012912-68012942(+)	7.28	fp	0
1-DCWGRA	STREME-1	3.9e-003	chr12:68823333-68823363(+)	7.28	fp	0
1-DCWGRA	STREME-1	3.9e-003	chr4:144465167-144465197(+)	7.22	tp	0
1-DCWGRA	STREME-1	3.9e-003	chr6:16542708-16542738(+)	7.22	tp	0
1-DCWGRA	STREME-1	3.9e-003	chr14:47235292-47235322(+)	7.22	tp	0
1-DCWGRA	STREME-1	3.9e-003	chr3:14168618-14168648(+)	7.22	tp	0
1-DCWGRA	STREME-1	3.9e-003	chrX:75414092-75414122(+)	7.22	fp	0
1-DCWGRA	STREME-1	3.9e-003	chr20:12086716-12086746(+)	7.22	fp	0
1-DCWGRA	STREME-1	3.9e-003	chr10:122145234-122145264(+)	7.22	fp	1
1-DCWGRA	STREME-1	3.9e-003	chr7:16026093-16026123(+)	7.22	fp	1
1-DCWGRA	STREME-1	3.9e-003	chr6:161218379-161218409(+)	7.19	tp	0
1-DCWGRA	STREME-1	3.9e-003	chr22:39137121-39137151(+)	7.19	tp	0
1-DCWGRA	STREME-1	3.9e-003	chr10:117992482-117992512(+)	7.19	tp	0
1-DCWGRA	STREME-1	3.9e-003	chr3:179226245-179226275(+)	7.19	tp	0
1-DCWGRA	STREME-1	3.9e-003	chr17:6476336-6476366(+)	7.19	tp	0
1-DCWGRA	STREME-1	3.9e-003	chr7:99032135-99032165(+)	7.19	tp	0
1-DCWGRA	STREME-1	3.9e-003	chr2:100985618-100985648(+)	7.19	fp	0
1-DCWGRA	STREME-1	3.9e-003	chr9:36436369-36436399(+)	7.19	fp	0
1-DCWGRA	STREME-1	3.9e-003	chr2:88697040-88697070(+)	7.19	fp	0
1-DCWGRA	STREME-1	3.9e-003	chr2:37047633-37047663(+)	7.19	fp	0
1-DCWGRA	STREME-1	3.9e-003	chr17:62579834-62579864(+)	7.19	fp	0
1-DCWGRA	STREME-1	3.9e-003	chr10:82180125-82180155(+)	7.19	fp	0
1-DCWGRA	STREME-1	3.9e-003	chr6:89304795-89304825(+)	7.19	tp	1
1-DCWGRA	STREME-1	3.9e-003	chr22:20399443-20399473(+)	7.19	tp	0
1-DCWGRA	STREME-1	3.9e-003	chr4:137583147-137583177(+)	7.19	tp	0
1-DCWGRA	STREME-1	3.9e-003	chr11:68482744-68482774(+)	7.19	tp	0
1-DCWGRA	STREME-1	3.9e-003	chr11:73595792-73595822(+)	7.19	tp	0
1-DCWGRA	STREME-1	3.9e-003	chr10:58368015-58368045(+)	7.19	tp	0
1-DCWGRA	STREME-1	3.9e-003	chr1:188201310-188201340(+)	7.19	tp	0
1-DCWGRA	STREME-1	3.9e-003	chr9:16532205-16532235(+)	7.19	tp	0
1-DCWGRA	STREME-1	3.9e-003	chr11:46075162-46075192(+)	7.19	tp	0
1-DCWGRA	STREME-1	3.9e-003	chr10:120384930-120384960(+)	7.19	tp	0
1-DCWGRA	STREME-1	3.9e-003	chr2:37047633-37047663(+)	7.19	tp	0
1-DCWGRA	STREME-1	3.9e-003	chr11:17669409-17669439(+)	7.19	tp	0
1-DCWGRA	STREME-1	3.9e-003	chr10:45935123-45935153(+)	7.19	tp	0
1-DCWGRA	STREME-1	3.9e-003	chr2:88697040-88697070(+)	7.19	tp	0
1-DCWGRA	STREME-1	3.9e-003	chr6:61323031-61323061(+)	7.19	tp	0
1-DCWGRA	STREME-1	3.9e-003	chr18:36396579-36396609(+)	7.19	tp	0
1-DCWGRA	STREME-1	3.9e-003	chr2:179751391-179751421(+)	7.19	tp	0
1-DCWGRA	STREME-1	3.9e-003	chr4:150976301-150976331(+)	7.19	tp	0
1-DCWGRA	STREME-1	3.9e-003	chr14:59260558-59260588(+)	7.19	tp	0
1-DCWGRA	STREME-1	3.9e-003	chr10:117521768-117521798(+)	7.19	tp	0
1-DCWGRA	STREME-1	3.9e-003	chr5:172230614-172230644(+)	7.19	tp	0
1-DCWGRA	STREME-1	3.9e-003	chr17:25074449-25074479(+)	7.19	tp	0
1-DCWGRA	STREME-1	3.9e-003	chr3:152961229-152961259(+)	7.19	tp	0
1-DCWGRA	STREME-1	3.9e-003	chr11:133255968-133255998(+)	7.19	tp	0
1-DCWGRA	STREME-1	3.9e-003	chr14:66084953-66084983(+)	7.19	tp	0
1-DCWGRA	STREME-1	3.9e-003	chr7:16975300-16975330(+)	7.19	tp	0
1-DCWGRA	STREME-1	3.9e-003	chr11:94839946-94839976(+)	7.19	tp	0
1-DCWGRA	STREME-1	3.9e-003	chr8:70342067-70342097(+)	7.19	tp	0
1-DCWGRA	STREME-1	3.9e-003	chr4:51863673-51863703(+)	7.19	tp	0
1-DCWGRA	STREME-1	3.9e-003	chr2:231783136-231783166(+)	7.19	tp	0
1-DCWGRA	STREME-1	3.9e-003	chr3:115784057-115784087(+)	7.19	tp	0
1-DCWGRA	STREME-1	3.9e-003	chr14:42593587-42593617(+)	7.19	tp	0
1-DCWGRA	STREME-1	3.9e-003	chr4:140647005-140647035(+)	7.19	tp	0
1-DCWGRA	STREME-1	3.9e-003	chr12:118160469-118160499(+)	7.19	fp	0
1-DCWGRA	STREME-1	3.9e-003	chr4:109006631-109006661(+)	7.19	fp	0
1-DCWGRA	STREME-1	3.9e-003	chr21:32657408-32657438(+)	7.19	fp	0
1-DCWGRA	STREME-1	3.9e-003	chr2:101587239-101587269(+)	7.19	fp	0
1-DCWGRA	STREME-1	3.9e-003	chr12:32708044-32708074(+)	7.19	fp	0
1-DCWGRA	STREME-1	3.9e-003	chr10:123282287-123282317(+)	7.19	fp	0
1-DCWGRA	STREME-1	3.9e-003	chr12:19994993-19995023(+)	7.19	fp	0
1-DCWGRA	STREME-1	3.9e-003	chr12:54254413-54254443(+)	7.19	fp	0
1-DCWGRA	STREME-1	3.9e-003	chr16:46394051-46394081(+)	7.19	fp	0
1-DCWGRA	STREME-1	3.9e-003	chr15:51102450-51102480(+)	7.19	fp	0
1-DCWGRA	STREME-1	3.9e-003	chr11:128001987-128002017(+)	7.19	fp	0
1-DCWGRA	STREME-1	3.9e-003	chr5:152920124-152920154(+)	7.19	fp	0
1-DCWGRA	STREME-1	3.9e-003	chr17:6476336-6476366(+)	7.19	fp	0
1-DCWGRA	STREME-1	3.9e-003	chr16:46390708-46390738(+)	7.19	fp	0
1-DCWGRA	STREME-1	3.9e-003	chr14:76854648-76854678(+)	7.19	fp	0
1-DCWGRA	STREME-1	3.9e-003	chr12:64440379-64440409(+)	7.19	fp	0
1-DCWGRA	STREME-1	3.9e-003	chr10:36340394-36340424(+)	7.19	fp	0
1-DCWGRA	STREME-1	3.9e-003	chr13:33722289-33722319(+)	7.19	fp	0
1-DCWGRA	STREME-1	3.9e-003	chr17:43179309-43179339(+)	7.19	tp	1
1-DCWGRA	STREME-1	3.9e-003	chr11:28750990-28751020(+)	7.19	tp	1
1-DCWGRA	STREME-1	3.9e-003	chr1:22989546-22989576(+)	7.19	tp	1
1-DCWGRA	STREME-1	3.9e-003	chr17:25920186-25920216(+)	7.19	tp	1
1-DCWGRA	STREME-1	3.9e-003	chr11:4080376-4080406(+)	7.19	tp	1
1-DCWGRA	STREME-1	3.9e-003	chr11:89356046-89356076(+)	7.19	tp	1
1-DCWGRA	STREME-1	3.9e-003	chr2:94223467-94223497(+)	7.19	fp	1
1-DCWGRA	STREME-1	3.9e-003	chr11:72700707-72700737(+)	7.13	tp	0
1-DCWGRA	STREME-1	3.9e-003	chr11:102171819-102171849(+)	7.13	tp	0
1-DCWGRA	STREME-1	3.9e-003	chr4:125268441-125268471(+)	7.13	tp	0
1-DCWGRA	STREME-1	3.9e-003	chr1:178482911-178482941(+)	7.13	tp	0
1-DCWGRA	STREME-1	3.9e-003	chr11:3908085-3908115(+)	7.13	tp	0
1-DCWGRA	STREME-1	3.9e-003	chr1:5745948-5745978(+)	7.13	tp	0
1-DCWGRA	STREME-1	3.9e-003	chr17:23016304-23016334(+)	7.13	fp	0
1-DCWGRA	STREME-1	3.9e-003	chr3:188932354-188932384(+)	7.13	fp	0
1-DCWGRA	STREME-1	3.9e-003	chr4:49657607-49657637(+)	7.13	fp	0
1-DCWGRA	STREME-1	3.9e-003	chr4:127821108-127821138(+)	7.13	fp	1
1-DCWGRA	STREME-1	3.9e-003	chr3:189753706-189753736(+)	7.13	tp	0
1-DCWGRA	STREME-1	3.9e-003	chr10:78553474-78553504(+)	7.13	tp	0
1-DCWGRA	STREME-1	3.9e-003	chr14:91914685-91914715(+)	7.13	tp	0
1-DCWGRA	STREME-1	3.9e-003	chr1:211779166-211779196(+)	7.13	tp	0
1-DCWGRA	STREME-1	3.9e-003	chr11:102468735-102468765(+)	7.13	tp	0
1-DCWGRA	STREME-1	3.9e-003	chr12:83522892-83522922(+)	7.13	tp	0
1-DCWGRA	STREME-1	3.9e-003	chr4:73208575-73208605(+)	7.13	tp	0
1-DCWGRA	STREME-1	3.9e-003	chr2:164678251-164678281(+)	7.13	tp	0
1-DCWGRA	STREME-1	3.9e-003	chr2:169727578-169727608(+)	7.13	tp	0
1-DCWGRA	STREME-1	3.9e-003	chr8:124676206-124676236(+)	7.13	tp	0
1-DCWGRA	STREME-1	3.9e-003	chr1:101009270-101009300(+)	7.13	tp	0
1-DCWGRA	STREME-1	3.9e-003	chr11:32591607-32591637(+)	7.13	tp	0
1-DCWGRA	STREME-1	3.9e-003	chr17:4347920-4347950(+)	7.13	tp	0
1-DCWGRA	STREME-1	3.9e-003	chr11:128802791-128802821(+)	7.13	tp	0
1-DCWGRA	STREME-1	3.9e-003	chr5:177268881-177268911(+)	7.13	tp	0
1-DCWGRA	STREME-1	3.9e-003	chr21:36260685-36260715(+)	7.13	tp	0
1-DCWGRA	STREME-1	3.9e-003	chr13:75350817-75350847(+)	7.13	tp	0
1-DCWGRA	STREME-1	3.9e-003	chr18:57024696-57024726(+)	7.13	tp	0
1-DCWGRA	STREME-1	3.9e-003	chr2:158716615-158716645(+)	7.13	fp	0
1-DCWGRA	STREME-1	3.9e-003	chr1:169894487-169894517(+)	7.13	fp	0
1-DCWGRA	STREME-1	3.9e-003	chr1:82473583-82473613(+)	7.13	fp	0
1-DCWGRA	STREME-1	3.9e-003	chr10:117992482-117992512(+)	7.13	fp	0
1-DCWGRA	STREME-1	3.9e-003	chr12:47669295-47669325(+)	7.13	fp	0
1-DCWGRA	STREME-1	3.9e-003	chr11:17325258-17325288(+)	7.13	fp	0
1-DCWGRA	STREME-1	3.9e-003	chr4:2579974-2580004(+)	7.13	fp	0
1-DCWGRA	STREME-1	3.9e-003	chrX:25751914-25751944(+)	7.13	fp	0
1-DCWGRA	STREME-1	3.9e-003	chr3:64550182-64550212(+)	7.13	tp	1
1-DCWGRA	STREME-1	3.9e-003	chr6:38993727-38993757(+)	7.13	fp	1
1-DCWGRA	STREME-1	3.9e-003	chr15:99694344-99694374(+)	7.10	tp	0
1-DCWGRA	STREME-1	3.9e-003	chr2:57124143-57124173(+)	7.10	tp	0
1-DCWGRA	STREME-1	3.9e-003	chr7:32138863-32138893(+)	7.10	tp	0
1-DCWGRA	STREME-1	3.9e-003	chr22:30751232-30751262(+)	7.10	tp	0
1-DCWGRA	STREME-1	3.9e-003	chr11:88602925-88602955(+)	7.10	tp	0
1-DCWGRA	STREME-1	3.9e-003	chr1:234693623-234693653(+)	7.10	fp	0
1-DCWGRA	STREME-1	3.9e-003	chrX:71650068-71650098(+)	7.10	fp	0
1-DCWGRA	STREME-1	3.9e-003	chr10:49379789-49379819(+)	7.10	fp	0
1-DCWGRA	STREME-1	3.9e-003	chr2:176532334-176532364(+)	7.10	tp	1
1-DCWGRA	STREME-1	3.9e-003	chr10:97289983-97290013(+)	7.10	fp	1
1-DCWGRA	STREME-1	3.9e-003	chr3:27569502-27569532(+)	7.03	tp	0
1-DCWGRA	STREME-1	3.9e-003	chr10:3967769-3967799(+)	7.03	tp	0
1-DCWGRA	STREME-1	3.9e-003	chr10:79179088-79179118(+)	7.03	tp	0
1-DCWGRA	STREME-1	3.9e-003	chr6:47150724-47150754(+)	7.03	tp	0
1-DCWGRA	STREME-1	3.9e-003	chr19:53995068-53995098(+)	7.03	tp	0
1-DCWGRA	STREME-1	3.9e-003	chr7:16026093-16026123(+)	7.03	tp	0
1-DCWGRA	STREME-1	3.9e-003	chr14:23072157-23072187(+)	7.03	tp	0
1-DCWGRA	STREME-1	3.9e-003	chr4:168664051-168664081(+)	7.03	tp	0
1-DCWGRA	STREME-1	3.9e-003	chr12:55769152-55769182(+)	7.03	tp	0
1-DCWGRA	STREME-1	3.9e-003	chr1:181125556-181125586(+)	7.03	tp	0
1-DCWGRA	STREME-1	3.9e-003	chr11:111666128-111666158(+)	7.03	fp	0
1-DCWGRA	STREME-1	3.9e-003	chr11:31391368-31391398(+)	7.00	tp	0
1-DCWGRA	STREME-1	3.9e-003	chr3:156626987-156627017(+)	7.00	tp	0
1-DCWGRA	STREME-1	3.9e-003	chr5:146357887-146357917(+)	7.00	tp	0
1-DCWGRA	STREME-1	3.9e-003	chr5:134927612-134927642(+)	7.00	tp	0
1-DCWGRA	STREME-1	3.9e-003	chr16:23539474-23539504(+)	7.00	tp	0
1-DCWGRA	STREME-1	3.9e-003	chr11:99057410-99057440(+)	7.00	tp	0
1-DCWGRA	STREME-1	3.9e-003	chr10:15433239-15433269(+)	7.00	tp	0
1-DCWGRA	STREME-1	3.9e-003	chr3:177979175-177979205(+)	7.00	tp	0
1-DCWGRA	STREME-1	3.9e-003	chr8:31039862-31039892(+)	7.00	tp	0
1-DCWGRA	STREME-1	3.9e-003	chr11:69607314-69607344(+)	7.00	tp	0
1-DCWGRA	STREME-1	3.9e-003	chr7:90685025-90685055(+)	7.00	tp	0
1-DCWGRA	STREME-1	3.9e-003	chr1:234693623-234693653(+)	7.00	tp	0
1-DCWGRA	STREME-1	3.9e-003	chr18:25261431-25261461(+)	7.00	fp	0
1-DCWGRA	STREME-1	3.9e-003	chr12:110703319-110703349(+)	7.00	fp	0
1-DCWGRA	STREME-1	3.9e-003	chr10:25133234-25133264(+)	7.00	fp	0
1-DCWGRA	STREME-1	3.9e-003	chr10:72998018-72998048(+)	7.00	fp	0
1-DCWGRA	STREME-1	3.9e-003	chr10:27489081-27489111(+)	7.00	fp	0
1-DCWGRA	STREME-1	3.9e-003	chr16:58577427-58577457(+)	7.00	fp	0
1-DCWGRA	STREME-1	3.9e-003	chr7:137926907-137926937(+)	7.00	fp	0
1-DCWGRA	STREME-1	3.9e-003	chr17:34915348-34915378(+)	7.00	tp	1
1-DCWGRA	STREME-1	3.9e-003	chr7:40826238-40826268(+)	6.94	tp	0
1-DCWGRA	STREME-1	3.9e-003	chr7:50498107-50498137(+)	6.94	tp	0
1-DCWGRA	STREME-1	3.9e-003	chr1:94857278-94857308(+)	6.94	fp	0
1-DCWGRA	STREME-1	3.9e-003	chr7:7671014-7671044(+)	6.94	fp	0
1-DCWGRA	STREME-1	3.9e-003	chr11:43552632-43552662(+)	6.94	fp	0
1-DCWGRA	STREME-1	3.9e-003	chr12:80009570-80009600(+)	6.94	tp	1
1-DCWGRA	STREME-1	3.9e-003	chr11:87773538-87773568(+)	6.94	tp	1
1-DCWGRA	STREME-1	3.9e-003	chr17:26594887-26594917(+)	6.81	tp	0
1-DCWGRA	STREME-1	3.9e-003	chr19:35879795-35879825(+)	6.81	tp	0
1-DCWGRA	STREME-1	3.9e-003	chr17:26620021-26620051(+)	6.81	tp	0
1-DCWGRA	STREME-1	3.9e-003	chr13:106148837-106148867(+)	6.81	tp	0
1-DCWGRA	STREME-1	3.9e-003	chr5:112897095-112897125(+)	6.81	tp	0
1-DCWGRA	STREME-1	3.9e-003	chr3:170398376-170398406(+)	6.81	tp	0
1-DCWGRA	STREME-1	3.9e-003	chr12:54254413-54254443(+)	6.81	tp	0
1-DCWGRA	STREME-1	3.9e-003	chr15:43960806-43960836(+)	6.81	tp	0
1-DCWGRA	STREME-1	3.9e-003	chrX:108398365-108398395(+)	6.81	tp	0
1-DCWGRA	STREME-1	3.9e-003	chr13:101535545-101535575(+)	6.81	tp	0
1-DCWGRA	STREME-1	3.9e-003	chr14:58258804-58258834(+)	6.81	tp	0
1-DCWGRA	STREME-1	3.9e-003	chr12:45169603-45169633(+)	6.81	tp	0
1-DCWGRA	STREME-1	3.9e-003	chr5:152920124-152920154(+)	6.81	tp	0
1-DCWGRA	STREME-1	3.9e-003	chr3:185940171-185940201(+)	6.81	fp	0
1-DCWGRA	STREME-1	3.9e-003	chr13:45340314-45340344(+)	6.81	fp	0
1-DCWGRA	STREME-1	3.9e-003	chr10:94723871-94723901(+)	6.81	fp	0
1-DCWGRA	STREME-1	3.9e-003	chr4:154777782-154777812(+)	6.81	tp	1
1-DCWGRA	STREME-1	3.9e-003	chr10:81442775-81442805(+)	6.81	fp	1
1-DCWGRA	STREME-1	3.9e-003	chr10:122490426-122490456(+)	6.75	tp	0
1-DCWGRA	STREME-1	3.9e-003	chr7:42886206-42886236(+)	6.75	tp	0
1-DCWGRA	STREME-1	3.9e-003	chrX:71650068-71650098(+)	6.75	tp	0
1-DCWGRA	STREME-1	3.9e-003	chr8:130276340-130276370(+)	6.75	tp	0
1-DCWGRA	STREME-1	3.9e-003	chr1:33421159-33421189(+)	6.75	tp	0
1-DCWGRA	STREME-1	3.9e-003	chr8:108418924-108418954(+)	6.75	tp	0
1-DCWGRA	STREME-1	3.9e-003	chr11:10533485-10533515(+)	6.75	fp	0
1-DCWGRA	STREME-1	3.9e-003	chr15:50806650-50806680(+)	6.75	fp	0
1-DCWGRA	STREME-1	3.9e-003	chr3:156261292-156261322(+)	6.75	fp	0
1-DCWGRA	STREME-1	3.9e-003	chr18:55859636-55859666(+)	6.75	fp	0
1-DCWGRA	STREME-1	3.9e-003	chr3:37119401-37119431(+)	6.75	fp	1
1-DCWGRA	STREME-1	3.9e-003	chr7:106799855-106799885(+)	6.72	tp	0
1-DCWGRA	STREME-1	3.9e-003	chr12:96201118-96201148(+)	6.72	tp	0
1-DCWGRA	STREME-1	3.9e-003	chr16:80775099-80775129(+)	6.72	tp	0
1-DCWGRA	STREME-1	3.9e-003	chr11:110391617-110391647(+)	6.72	tp	0
1-DCWGRA	STREME-1	3.9e-003	chr5:8515816-8515846(+)	6.72	tp	0
1-DCWGRA	STREME-1	3.9e-003	chr6:18157232-18157262(+)	6.72	tp	0
1-DCWGRA	STREME-1	3.9e-003	chr17:51087627-51087657(+)	6.72	fp	0
1-DCWGRA	STREME-1	3.9e-003	chr16:63433729-63433759(+)	6.72	fp	0
1-DCWGRA	STREME-1	3.9e-003	chr14:31355792-31355822(+)	6.72	fp	0
1-DCWGRA	STREME-1	3.9e-003	chr10:60160252-60160282(+)	6.72	fp	0
#
2-GAAWGGAATC	STREME-2	6.0e-002	chr16:46394808-46394838(+)	16.92	tp	0
2-GAAWGGAATC	STREME-2	6.0e-002	chr1:143265994-143266024(+)	16.92	tp	0
2-GAAWGGAATC	STREME-2	6.0e-002	chr16:46394905-46394935(+)	16.92	tp	0
2-GAAWGGAATC	STREME-2	6.0e-002	chr16:46388691-46388721(+)	16.92	tp	0
2-GAAWGGAATC	STREME-2	6.0e-002	chr16:46390708-46390738(+)	16.92	tp	0
2-GAAWGGAATC	STREME-2	6.0e-002	chr20:31067453-31067483(+)	16.92	tp	0
2-GAAWGGAATC	STREME-2	6.0e-002	chr1:125180135-125180165(+)	16.92	tp	0
2-GAAWGGAATC	STREME-2	6.0e-002	chr16:34574258-34574288(+)	16.92	tp	0
2-GAAWGGAATC	STREME-2	6.0e-002	chr5:49658685-49658715(+)	16.92	tp	0
2-GAAWGGAATC	STREME-2	6.0e-002	chr5:49657723-49657753(+)	16.92	tp	0
2-GAAWGGAATC	STREME-2	6.0e-002	chr16:46390545-46390575(+)	16.92	tp	0
2-GAAWGGAATC	STREME-2	6.0e-002	chr16:46400859-46400889(+)	16.92	tp	1
2-GAAWGGAATC	STREME-2	6.0e-002	chr16:34586816-34586846(+)	16.92	tp	1
2-GAAWGGAATC	STREME-2	6.0e-002	chr5:49602099-49602129(+)	16.74	tp	0
2-GAAWGGAATC	STREME-2	6.0e-002	chr16:46394051-46394081(+)	16.74	tp	0
2-GAAWGGAATC	STREME-2	6.0e-002	chr4:49657607-49657637(+)	15.34	tp	0
2-GAAWGGAATC	STREME-2	6.0e-002	chr5:49659870-49659900(+)	15.34	tp	0
2-GAAWGGAATC	STREME-2	6.0e-002	chr10:41875441-41875471(+)	15.34	tp	0
2-GAAWGGAATC	STREME-2	6.0e-002	chr5:49659233-49659263(+)	15.34	tp	0
2-GAAWGGAATC	STREME-2	6.0e-002	chr5:49601583-49601613(+)	15.34	tp	0
2-GAAWGGAATC	STREME-2	6.0e-002	chr5:49658926-49658956(+)	15.34	tp	0
2-GAAWGGAATC	STREME-2	6.0e-002	chrY:11747695-11747725(+)	15.34	tp	0
2-GAAWGGAATC	STREME-2	6.0e-002	chr10:41883164-41883194(+)	15.34	tp	0
2-GAAWGGAATC	STREME-2	6.0e-002	chr5:65460287-65460317(+)	13.94	fp	0
2-GAAWGGAATC	STREME-2	6.0e-002	chr16:34582248-34582278(+)	13.38	tp	0
2-GAAWGGAATC	STREME-2	6.0e-002	chr10:42084925-42084955(+)	13.38	tp	0
2-GAAWGGAATC	STREME-2	6.0e-002	chr16:34585921-34585951(+)	13.23	tp	0
2-GAAWGGAATC	STREME-2	6.0e-002	chr16:34588232-34588262(+)	13.23	tp	0
2-GAAWGGAATC	STREME-2	6.0e-002	chr16:34586275-34586305(+)	13.23	tp	1
2-GAAWGGAATC	STREME-2	6.0e-002	chr5:13455516-13455546(+)	13.06	tp	0
2-GAAWGGAATC	STREME-2	6.0e-002	chr21:45075852-45075882(+)	12.90	tp	0
2-GAAWGGAATC	STREME-2	6.0e-002	chr1:168008386-168008416(+)	12.81	tp	0
2-GAAWGGAATC	STREME-2	6.0e-002	chr16:46386435-46386465(+)	12.63	tp	0
2-GAAWGGAATC	STREME-2	6.0e-002	chr16:46390316-46390346(+)	12.63	tp	0
2-GAAWGGAATC	STREME-2	6.0e-002	chr5:49658131-49658161(+)	12.59	tp	0
2-GAAWGGAATC	STREME-2	6.0e-002	chr10:84675393-84675423(+)	12.19	tp	0
2-GAAWGGAATC	STREME-2	6.0e-002	chr10:100469082-100469112(+)	12.19	tp	0
2-GAAWGGAATC	STREME-2	6.0e-002	chr16:46387917-46387947(+)	12.00	tp	0
2-GAAWGGAATC	STREME-2	6.0e-002	chr16:46398867-46398897(+)	11.97	tp	1
2-GAAWGGAATC	STREME-2	6.0e-002	chrX:67275127-67275157(+)	11.62	tp	0
2-GAAWGGAATC	STREME-2	6.0e-002	chr17:75157105-75157135(+)	11.28	tp	0
2-GAAWGGAATC	STREME-2	6.0e-002	chr5:49660725-49660755(+)	10.83	tp	0
2-GAAWGGAATC	STREME-2	6.0e-002	chr17:26603864-26603894(+)	10.79	tp	0
2-GAAWGGAATC	STREME-2	6.0e-002	chr1:154982950-154982980(+)	10.40	tp	0
2-GAAWGGAATC	STREME-2	6.0e-002	chr20:47083813-47083843(+)	10.09	tp	0
2-GAAWGGAATC	STREME-2	6.0e-002	chr10:126073988-126074018(+)	9.48	tp	0
2-GAAWGGAATC	STREME-2	6.0e-002	chr11:13061877-13061907(+)	9.48	tp	0
2-GAAWGGAATC	STREME-2	6.0e-002	chr11:121505467-121505497(+)	9.48	tp	0
2-GAAWGGAATC	STREME-2	6.0e-002	chr7:72774832-72774862(+)	9.45	tp	0
2-GAAWGGAATC	STREME-2	6.0e-002	chr11:30887332-30887362(+)	9.15	tp	0
2-GAAWGGAATC	STREME-2	6.0e-002	chr11:121645750-121645780(+)	9.13	tp	0
2-GAAWGGAATC	STREME-2	6.0e-002	chr16:34588073-34588103(+)	8.94	tp	0
2-GAAWGGAATC	STREME-2	6.0e-002	chr10:108809837-108809867(+)	8.88	tp	0
#
3-AAAAAGCAA	STREME-3	5.0e-001	chr2:198179825-198179855(+)	14.20	tp	0
3-AAAAAGCAA	STREME-3	5.0e-001	chr7:24957529-24957559(+)	14.20	tp	0
3-AAAAAGCAA	STREME-3	5.0e-001	chr5:137371970-137372000(+)	14.20	tp	0
3-AAAAAGCAA	STREME-3	5.0e-001	chr5:51914676-51914706(+)	14.20	tp	0
3-AAAAAGCAA	STREME-3	5.0e-001	chr2:46725654-46725684(+)	14.20	fp	1
3-AAAAAGCAA	STREME-3	5.0e-001	chr11:12315699-12315729(+)	13.07	tp	0
3-AAAAAGCAA	STREME-3	5.0e-001	chr5:32791484-32791514(+)	13.07	tp	1
3-AAAAAGCAA	STREME-3	5.0e-001	chr3:134511359-134511389(+)	12.82	tp	0
3-AAAAAGCAA	STREME-3	5.0e-001	chr7:15489886-15489916(+)	12.73	tp	0
3-AAAAAGCAA	STREME-3	5.0e-001	chr11:117324561-117324591(+)	12.73	tp	0
3-AAAAAGCAA	STREME-3	5.0e-001	chr7:116900916-116900946(+)	12.73	tp	1
3-AAAAAGCAA	STREME-3	5.0e-001	chr10:95916432-95916462(+)	12.72	tp	0
3-AAAAAGCAA	STREME-3	5.0e-001	chr3:25518994-25519024(+)	12.24	tp	0
3-AAAAAGCAA	STREME-3	5.0e-001	chr2:150640846-150640876(+)	12.24	tp	0
3-AAAAAGCAA	STREME-3	5.0e-001	chrX:25751914-25751944(+)	11.91	tp	0
3-AAAAAGCAA	STREME-3	5.0e-001	chr2:101587239-101587269(+)	11.82	tp	0
3-AAAAAGCAA	STREME-3	5.0e-001	chr8:79264971-79265001(+)	11.82	tp	0
3-AAAAAGCAA	STREME-3	5.0e-001	chr10:110957109-110957139(+)	11.82	tp	0
3-AAAAAGCAA	STREME-3	5.0e-001	chr21:36260685-36260715(+)	11.60	tp	0
3-AAAAAGCAA	STREME-3	5.0e-001	chr11:5279177-5279207(+)	11.58	tp	0
3-AAAAAGCAA	STREME-3	5.0e-001	chr2:60548183-60548213(+)	11.55	tp	0
3-AAAAAGCAA	STREME-3	5.0e-001	chr10:119225155-119225185(+)	11.33	tp	0
3-AAAAAGCAA	STREME-3	5.0e-001	chr2:88697040-88697070(+)	11.24	tp	0
3-AAAAAGCAA	STREME-3	5.0e-001	chr18:7790155-7790185(+)	11.24	tp	0
3-AAAAAGCAA	STREME-3	5.0e-001	chr15:51598050-51598080(+)	11.24	tp	0
3-AAAAAGCAA	STREME-3	5.0e-001	chr6:144465658-144465688(+)	11.11	tp	0
3-AAAAAGCAA	STREME-3	5.0e-001	chr20:13773253-13773283(+)	10.91	tp	0
3-AAAAAGCAA	STREME-3	5.0e-001	chr11:28750990-28751020(+)	10.85	tp	1
3-AAAAAGCAA	STREME-3	5.0e-001	chrX:75414092-75414122(+)	10.84	tp	0
3-AAAAAGCAA	STREME-3	5.0e-001	chr5:137371970-137372000(+)	10.84	fp	1
3-AAAAAGCAA	STREME-3	5.0e-001	chr3:116682909-116682939(+)	10.77	tp	0
3-AAAAAGCAA	STREME-3	5.0e-001	chr13:66481587-66481617(+)	10.71	tp	0
#
4-TGGCMW	STREME-4	9.1e-001	chr11:76977181-76977211(+)	9.81	tp	0
4-TGGCMW	STREME-4	9.1e-001	chr12:65695717-65695747(+)	9.81	tp	0
4-TGGCMW	STREME-4	9.1e-001	chr10:79297311-79297341(+)	9.81	tp	0
4-TGGCMW	STREME-4	9.1e-001	chr15:80952439-80952469(+)	9.81	tp	0
4-TGGCMW	STREME-4	9.1e-001	chr19:37965083-37965113(+)	9.81	tp	0
4-TGGCMW	STREME-4	9.1e-001	chr4:51863673-51863703(+)	9.81	tp	0
4-TGGCMW	STREME-4	9.1e-001	chr12:50564728-50564758(+)	9.81	fp	1
4-TGGCMW	STREME-4	9.1e-001	chr8:140979928-140979958(+)	9.81	fp	1
4-TGGCMW	STREME-4	9.1e-001	chr16:69410301-69410331(+)	8.92	tp	0
4-TGGCMW	STREME-4	9.1e-001	chr22:12590014-12590044(+)	8.92	tp	0
4-TGGCMW	STREME-4	9.1e-001	chr18:7790155-7790185(+)	8.92	tp	0
4-TGGCMW	STREME-4	9.1e-001	chr6:47150724-47150754(+)	8.92	tp	0
4-TGGCMW	STREME-4	9.1e-001	chr14:53836551-53836581(+)	8.92	tp	0
4-TGGCMW	STREME-4	9.1e-001	chr10:92632649-92632679(+)	8.92	tp	0
4-TGGCMW	STREME-4	9.1e-001	chr9:86347158-86347188(+)	8.92	tp	0
4-TGGCMW	STREME-4	9.1e-001	chr12:26552924-26552954(+)	8.92	tp	0
4-TGGCMW	STREME-4	9.1e-001	chr11:7184628-7184658(+)	8.92	fp	0
4-TGGCMW	STREME-4	9.1e-001	chr1:66749307-66749337(+)	8.92	fp	0
4-TGGCMW	STREME-4	9.1e-001	chr11:217998-218028(+)	8.92	fp	0
4-TGGCMW	STREME-4	9.1e-001	chr10:68161715-68161745(+)	8.92	fp	0
4-TGGCMW	STREME-4	9.1e-001	chr14:35234916-35234946(+)	8.92	tp	1
4-TGGCMW	STREME-4	9.1e-001	chr8:118567648-118567678(+)	8.92	tp	1
4-TGGCMW	STREME-4	9.1e-001	chr2:158716615-158716645(+)	8.92	tp	1
4-TGGCMW	STREME-4	9.1e-001	chr11:20476366-20476396(+)	8.92	fp	1
4-TGGCMW	STREME-4	9.1e-001	chr10:14405225-14405255(+)	8.92	fp	1
4-TGGCMW	STREME-4	9.1e-001	chr11:130023735-130023765(+)	8.86	tp	0
4-TGGCMW	STREME-4	9.1e-001	chr1:21120060-21120090(+)	8.86	tp	0
4-TGGCMW	STREME-4	9.1e-001	chr14:37511787-37511817(+)	8.86	tp	0
4-TGGCMW	STREME-4	9.1e-001	chr2:98157496-98157526(+)	8.86	tp	0
4-TGGCMW	STREME-4	9.1e-001	chr11:93617614-93617644(+)	8.86	fp	0
4-TGGCMW	STREME-4	9.1e-001	chr19:42019805-42019835(+)	8.86	fp	0
4-TGGCMW	STREME-4	9.1e-001	chr8:86756366-86756396(+)	8.86	fp	0
4-TGGCMW	STREME-4	9.1e-001	chr20:12086716-12086746(+)	8.56	tp	0
4-TGGCMW	STREME-4	9.1e-001	chr20:4369278-4369308(+)	8.56	tp	0
4-TGGCMW	STREME-4	9.1e-001	chr4:126764422-126764452(+)	8.56	tp	0
4-TGGCMW	STREME-4	9.1e-001	chr11:104582570-104582600(+)	8.56	tp	0
4-TGGCMW	STREME-4	9.1e-001	chr6:133442818-133442848(+)	8.56	tp	0
4-TGGCMW	STREME-4	9.1e-001	chr6:26048373-26048403(+)	8.56	tp	0
4-TGGCMW	STREME-4	9.1e-001	chr10:81987553-81987583(+)	8.56	tp	0
4-TGGCMW	STREME-4	9.1e-001	chr2:94223467-94223497(+)	8.56	tp	0
4-TGGCMW	STREME-4	9.1e-001	chr14:81470246-81470276(+)	8.56	tp	0
4-TGGCMW	STREME-4	9.1e-001	chr13:108231785-108231815(+)	8.56	tp	0
4-TGGCMW	STREME-4	9.1e-001	chr11:103404664-103404694(+)	8.56	tp	0
4-TGGCMW	STREME-4	9.1e-001	chr2:205764052-205764082(+)	8.56	tp	0
4-TGGCMW	STREME-4	9.1e-001	chr11:86456251-86456281(+)	8.56	tp	0
4-TGGCMW	STREME-4	9.1e-001	chr22:10714400-10714430(+)	8.56	tp	0
4-TGGCMW	STREME-4	9.1e-001	chr13:71618359-71618389(+)	8.56	tp	0
4-TGGCMW	STREME-4	9.1e-001	chr3:156261292-156261322(+)	8.56	tp	0
4-TGGCMW	STREME-4	9.1e-001	chr3:102007505-102007535(+)	8.56	tp	0
4-TGGCMW	STREME-4	9.1e-001	chr11:130023735-130023765(+)	8.56	fp	0
4-TGGCMW	STREME-4	9.1e-001	chr3:189753706-189753736(+)	8.56	fp	0
4-TGGCMW	STREME-4	9.1e-001	chr11:47110372-47110402(+)	8.56	fp	0
4-TGGCMW	STREME-4	9.1e-001	chr5:65460287-65460317(+)	8.56	fp	0
4-TGGCMW	STREME-4	9.1e-001	chr14:103467184-103467214(+)	8.56	fp	0
4-TGGCMW	STREME-4	9.1e-001	chr1:101009270-101009300(+)	8.56	fp	1
4-TGGCMW	STREME-4	9.1e-001	chr10:87106828-87106858(+)	8.56	fp	1
4-TGGCMW	STREME-4	9.1e-001	chr1:96332362-96332392(+)	8.51	tp	0
4-TGGCMW	STREME-4	9.1e-001	chr15:35737048-35737078(+)	8.51	tp	0
4-TGGCMW	STREME-4	9.1e-001	chr10:127882207-127882237(+)	8.51	tp	0
4-TGGCMW	STREME-4	9.1e-001	chr6:113126430-113126460(+)	8.51	tp	0
4-TGGCMW	STREME-4	9.1e-001	chr16:80775099-80775129(+)	8.51	tp	0
4-TGGCMW	STREME-4	9.1e-001	chr17:47567463-47567493(+)	8.51	tp	0
4-TGGCMW	STREME-4	9.1e-001	chr7:7671014-7671044(+)	8.51	tp	0
4-TGGCMW	STREME-4	9.1e-001	chrX:71650068-71650098(+)	8.51	tp	0
4-TGGCMW	STREME-4	9.1e-001	chr8:108418924-108418954(+)	8.51	tp	0
4-TGGCMW	STREME-4	9.1e-001	chr12:95277803-95277833(+)	8.51	fp	0
4-TGGCMW	STREME-4	9.1e-001	chr10:84675393-84675423(+)	8.51	fp	0
4-TGGCMW	STREME-4	9.1e-001	chr19:32504090-32504120(+)	8.51	tp	1
4-TGGCMW	STREME-4	9.1e-001	chr11:61819617-61819647(+)	8.51	tp	1
4-TGGCMW	STREME-4	9.1e-001	chr5:8515816-8515846(+)	8.51	fp	1
4-TGGCMW	STREME-4	9.1e-001	chr5:141475883-141475913(+)	7.92	tp	0
4-TGGCMW	STREME-4	9.1e-001	chr22:37807887-37807917(+)	7.92	tp	0
4-TGGCMW	STREME-4	9.1e-001	chr11:86456251-86456281(+)	7.92	fp	0
4-TGGCMW	STREME-4	9.1e-001	chr17:55239345-55239375(+)	7.92	fp	1
4-TGGCMW	STREME-4	9.1e-001	chr14:79011754-79011784(+)	7.83	tp	0
4-TGGCMW	STREME-4	9.1e-001	chr11:72700707-72700737(+)	7.83	tp	0
4-TGGCMW	STREME-4	9.1e-001	chr16:10960851-10960881(+)	7.83	tp	0
4-TGGCMW	STREME-4	9.1e-001	chr1:39050850-39050880(+)	7.83	tp	0
4-TGGCMW	STREME-4	9.1e-001	chr10:11044664-11044694(+)	7.83	tp	0
4-TGGCMW	STREME-4	9.1e-001	chr1:200373106-200373136(+)	7.83	tp	0
4-TGGCMW	STREME-4	9.1e-001	chr2:190539956-190539986(+)	7.83	tp	0
4-TGGCMW	STREME-4	9.1e-001	chr3:156613717-156613747(+)	7.83	tp	0
4-TGGCMW	STREME-4	9.1e-001	chr20:24293752-24293782(+)	7.83	tp	0
4-TGGCMW	STREME-4	9.1e-001	chr7:16026093-16026123(+)	7.83	tp	0
4-TGGCMW	STREME-4	9.1e-001	chr7:27782932-27782962(+)	7.83	tp	0
4-TGGCMW	STREME-4	9.1e-001	chr13:75350817-75350847(+)	7.83	tp	0
4-TGGCMW	STREME-4	9.1e-001	chr12:47669295-47669325(+)	7.83	tp	0
4-TGGCMW	STREME-4	9.1e-001	chr4:109006631-109006661(+)	7.83	fp	0
4-TGGCMW	STREME-4	9.1e-001	chr4:183448858-183448888(+)	7.83	fp	0
4-TGGCMW	STREME-4	9.1e-001	chr20:46842223-46842253(+)	7.83	fp	0
4-TGGCMW	STREME-4	9.1e-001	chr2:172355704-172355734(+)	7.83	fp	0
4-TGGCMW	STREME-4	9.1e-001	chr20:18466624-18466654(+)	7.83	fp	0
4-TGGCMW	STREME-4	9.1e-001	chr4:159267242-159267272(+)	7.83	fp	0
4-TGGCMW	STREME-4	9.1e-001	chr16:46400859-46400889(+)	7.83	fp	0
4-TGGCMW	STREME-4	9.1e-001	chr8:130276340-130276370(+)	7.83	fp	0
4-TGGCMW	STREME-4	9.1e-001	chr11:34130378-34130408(+)	7.72	tp	0
4-TGGCMW	STREME-4	9.1e-001	chr4:105762238-105762268(+)	7.72	tp	0
4-TGGCMW	STREME-4	9.1e-001	chr12:88868695-88868725(+)	7.72	tp	0
4-TGGCMW	STREME-4	9.1e-001	chr2:164678251-164678281(+)	7.72	tp	0
4-TGGCMW	STREME-4	9.1e-001	chr3:72917434-72917464(+)	7.72	tp	0
4-TGGCMW	STREME-4	9.1e-001	chr7:122579523-122579553(+)	7.72	tp	0
4-TGGCMW	STREME-4	9.1e-001	chr11:128802791-128802821(+)	7.72	tp	0
4-TGGCMW	STREME-4	9.1e-001	chr15:92914138-92914168(+)	7.72	tp	0
4-TGGCMW	STREME-4	9.1e-001	chr1:82473583-82473613(+)	7.72	tp	0
4-TGGCMW	STREME-4	9.1e-001	chr5:143577168-143577198(+)	7.72	tp	0
4-TGGCMW	STREME-4	9.1e-001	chr4:115211252-115211282(+)	7.72	fp	0
4-TGGCMW	STREME-4	9.1e-001	chr11:17325258-17325288(+)	7.72	fp	0
4-TGGCMW	STREME-4	9.1e-001	chr16:57422836-57422866(+)	7.72	fp	0
4-TGGCMW	STREME-4	9.1e-001	chr8:105590909-105590939(+)	7.72	fp	0
4-TGGCMW	STREME-4	9.1e-001	chr8:49716699-49716729(+)	7.72	fp	1
4-TGGCMW	STREME-4	9.1e-001	chr4:127821108-127821138(+)	7.67	tp	0
4-TGGCMW	STREME-4	9.1e-001	chr9:9485616-9485646(+)	7.67	tp	0
4-TGGCMW	STREME-4	9.1e-001	chr1:229052423-229052453(+)	7.67	tp	0
4-TGGCMW	STREME-4	9.1e-001	chr13:43093268-43093298(+)	7.67	tp	0
4-TGGCMW	STREME-4	9.1e-001	chr11:124121810-124121840(+)	7.67	tp	0
4-TGGCMW	STREME-4	9.1e-001	chr10:20640477-20640507(+)	7.67	tp	0
4-TGGCMW	STREME-4	9.1e-001	chr8:96760701-96760731(+)	7.67	tp	0
4-TGGCMW	STREME-4	9.1e-001	chr7:103947857-103947887(+)	7.67	tp	0
4-TGGCMW	STREME-4	9.1e-001	chr11:28672127-28672157(+)	7.67	fp	0
4-TGGCMW	STREME-4	9.1e-001	chr3:156626987-156627017(+)	7.67	fp	0
4-TGGCMW	STREME-4	9.1e-001	chr10:110014456-110014486(+)	7.67	fp	0
4-TGGCMW	STREME-4	9.1e-001	chr11:118604290-118604320(+)	7.67	fp	0
4-TGGCMW	STREME-4	9.1e-001	chrX:154743055-154743085(+)	7.67	fp	0
4-TGGCMW	STREME-4	9.1e-001	chr10:25133234-25133264(+)	7.67	tp	1
4-TGGCMW	STREME-4	9.1e-001	chr11:4080376-4080406(+)	7.67	tp	1
4-TGGCMW	STREME-4	9.1e-001	chr11:3908085-3908115(+)	7.67	fp	1
4-TGGCMW	STREME-4	9.1e-001	chr8:70342067-70342097(+)	7.67	fp	1
4-TGGCMW	STREME-4	9.1e-001	chr1:29035458-29035488(+)	7.67	fp	1
4-TGGCMW	STREME-4	9.1e-001	chr13:72787107-72787137(+)	7.62	tp	0
4-TGGCMW	STREME-4	9.1e-001	chr11:102171819-102171849(+)	7.62	tp	0
4-TGGCMW	STREME-4	9.1e-001	chrX:118748195-118748225(+)	7.62	tp	0
4-TGGCMW	STREME-4	9.1e-001	chr8:118357477-118357507(+)	7.62	tp	0
4-TGGCMW	STREME-4	9.1e-001	chr5:144308108-144308138(+)	7.62	tp	0
4-TGGCMW	STREME-4	9.1e-001	chr14:47244287-47244317(+)	7.62	tp	0
4-TGGCMW	STREME-4	9.1e-001	chr4:109549859-109549889(+)	7.62	tp	0
4-TGGCMW	STREME-4	9.1e-001	chr19:57493345-57493375(+)	7.62	fp	0
4-TGGCMW	STREME-4	9.1e-001	chr12:54254413-54254443(+)	7.62	fp	0
4-TGGCMW	STREME-4	9.1e-001	chr8:118567648-118567678(+)	7.62	fp	0
4-TGGCMW	STREME-4	9.1e-001	chr6:4061333-4061363(+)	7.62	fp	0
4-TGGCMW	STREME-4	9.1e-001	chr3:134511359-134511389(+)	7.62	fp	0
4-TGGCMW	STREME-4	9.1e-001	chr10:11897256-11897286(+)	7.62	tp	1
4-TGGCMW	STREME-4	9.1e-001	chr1:33421159-33421189(+)	7.62	fp	1
4-TGGCMW	STREME-4	9.1e-001	chr11:74152262-74152292(+)	7.61	tp	0
4-TGGCMW	STREME-4	9.1e-001	chr9:72646677-72646707(+)	7.61	tp	0
4-TGGCMW	STREME-4	9.1e-001	chr6:18157232-18157262(+)	7.61	tp	0
4-TGGCMW	STREME-4	9.1e-001	chr1:39050850-39050880(+)	7.61	fp	0
4-TGGCMW	STREME-4	9.1e-001	chr10:99083786-99083816(+)	7.61	tp	1
4-TGGCMW	STREME-4	9.1e-001	chr5:34923942-34923972(+)	7.61	fp	1
4-TGGCMW	STREME-4	9.1e-001	chr11:94315282-94315312(+)	7.56	tp	0
4-TGGCMW	STREME-4	9.1e-001	chr1:169894487-169894517(+)	7.56	tp	0
4-TGGCMW	STREME-4	9.1e-001	chr2:172355704-172355734(+)	7.56	tp	0
4-TGGCMW	STREME-4	9.1e-001	chr10:49379789-49379819(+)	7.56	tp	0
4-TGGCMW	STREME-4	9.1e-001	chr10:122145234-122145264(+)	7.56	tp	0
4-TGGCMW	STREME-4	9.1e-001	chr12:65695717-65695747(+)	7.56	fp	0
4-TGGCMW	STREME-4	9.1e-001	chr7:147183115-147183145(+)	7.26	tp	0
4-TGGCMW	STREME-4	9.1e-001	chr14:81470246-81470276(+)	7.26	fp	0
4-TGGCMW	STREME-4	9.1e-001	chr16:23539474-23539504(+)	7.26	fp	1
4-TGGCMW	STREME-4	9.1e-001	chr7:16026093-16026123(+)	7.26	fp	1
4-TGGCMW	STREME-4	9.1e-001	chr10:130181000-130181030(+)	6.94	tp	0
4-TGGCMW	STREME-4	9.1e-001	chr17:67691159-67691189(+)	6.94	tp	0
4-TGGCMW	STREME-4	9.1e-001	chr17:51028798-51028828(+)	6.94	tp	0
4-TGGCMW	STREME-4	9.1e-001	chr19:41448787-41448817(+)	6.94	tp	0
4-TGGCMW	STREME-4	9.1e-001	chr10:22946577-22946607(+)	6.94	tp	0
4-TGGCMW	STREME-4	9.1e-001	chr1:215020181-215020211(+)	6.94	tp	0
4-TGGCMW	STREME-4	9.1e-001	chr17:69953886-69953916(+)	6.94	tp	0
4-TGGCMW	STREME-4	9.1e-001	chr1:73305953-73305983(+)	6.94	tp	0
4-TGGCMW	STREME-4	9.1e-001	chr1:181125556-181125586(+)	6.94	tp	0
4-TGGCMW	STREME-4	9.1e-001	chr11:94839946-94839976(+)	6.94	tp	0
4-TGGCMW	STREME-4	9.1e-001	chr7:80665173-80665203(+)	6.94	tp	0
4-TGGCMW	STREME-4	9.1e-001	chr11:85836802-85836832(+)	6.94	fp	0
4-TGGCMW	STREME-4	9.1e-001	chr8:94123003-94123033(+)	6.94	fp	0
4-TGGCMW	STREME-4	9.1e-001	chr9:82164825-82164855(+)	6.94	tp	1
4-TGGCMW	STREME-4	9.1e-001	chr4:159267242-159267272(+)	6.94	tp	1
4-TGGCMW	STREME-4	9.1e-001	chr3:168091624-168091654(+)	6.94	fp	1
4-TGGCMW	STREME-4	9.1e-001	chr6:144506166-144506196(+)	6.94	fp	1
4-TGGCMW	STREME-4	9.1e-001	chr1:8180197-8180227(+)	6.88	tp	0
4-TGGCMW	STREME-4	9.1e-001	chr8:79264971-79265001(+)	6.88	tp	0
4-TGGCMW	STREME-4	9.1e-001	chr19:53995068-53995098(+)	6.88	tp	0
4-TGGCMW	STREME-4	9.1e-001	chr15:92887995-92888025(+)	6.88	tp	0
4-TGGCMW	STREME-4	9.1e-001	chr10:81987553-81987583(+)	6.88	fp	0
4-TGGCMW	STREME-4	9.1e-001	chr1:196020107-196020137(+)	6.88	fp	0
4-TGGCMW	STREME-4	9.1e-001	chr5:141475883-141475913(+)	6.88	fp	0
4-TGGCMW	STREME-4	9.1e-001	chr15:50806650-50806680(+)	6.88	tp	1
4-TGGCMW	STREME-4	9.1e-001	chr3:39217698-39217728(+)	6.88	fp	1
4-TGGCMW	STREME-4	9.1e-001	chr11:117177761-117177791(+)	6.83	tp	0
4-TGGCMW	STREME-4	9.1e-001	chr4:5736683-5736713(+)	6.83	tp	0
4-TGGCMW	STREME-4	9.1e-001	chr14:29921589-29921619(+)	6.83	tp	0
4-TGGCMW	STREME-4	9.1e-001	chr16:25177308-25177338(+)	6.83	tp	0
4-TGGCMW	STREME-4	9.1e-001	chr6:38993727-38993757(+)	6.83	tp	0
4-TGGCMW	STREME-4	9.1e-001	chr9:11651231-11651261(+)	6.83	tp	0
4-TGGCMW	STREME-4	9.1e-001	chr11:44241332-44241362(+)	6.83	tp	0
4-TGGCMW	STREME-4	9.1e-001	chr8:106337689-106337719(+)	6.83	tp	0
4-TGGCMW	STREME-4	9.1e-001	chr8:118357477-118357507(+)	6.83	fp	0
4-TGGCMW	STREME-4	9.1e-001	chr16:69369042-69369072(+)	6.83	fp	0
4-TGGCMW	STREME-4	9.1e-001	chr10:58489989-58490019(+)	6.83	fp	0
4-TGGCMW	STREME-4	9.1e-001	chr10:41883164-41883194(+)	6.83	fp	0
4-TGGCMW	STREME-4	9.1e-001	chr13:112653512-112653542(+)	6.83	fp	0
4-TGGCMW	STREME-4	9.1e-001	chr6:16756020-16756050(+)	6.83	fp	0
4-TGGCMW	STREME-4	9.1e-001	chr9:21564631-21564661(+)	6.83	tp	1
4-TGGCMW	STREME-4	9.1e-001	chr2:8953380-8953410(+)	6.83	tp	1
4-TGGCMW	STREME-4	9.1e-001	chr13:45340314-45340344(+)	6.78	tp	0
4-TGGCMW	STREME-4	9.1e-001	chr13:28695621-28695651(+)	6.78	tp	0
4-TGGCMW	STREME-4	9.1e-001	chr14:74150222-74150252(+)	6.78	tp	0
4-TGGCMW	STREME-4	9.1e-001	chr16:23539474-23539504(+)	6.78	tp	0
4-TGGCMW	STREME-4	9.1e-001	chr12:49462992-49463022(+)	6.78	tp	0
4-TGGCMW	STREME-4	9.1e-001	chr11:34931336-34931366(+)	6.78	fp	0
4-TGGCMW	STREME-4	9.1e-001	chr3:72917434-72917464(+)	6.78	fp	0
4-TGGCMW	STREME-4	9.1e-001	chr10:110957109-110957139(+)	6.78	fp	0
4-TGGCMW	STREME-4	9.1e-001	chr9:136641886-136641916(+)	6.78	fp	1
4-TGGCMW	STREME-4	9.1e-001	chr16:4746279-4746309(+)	6.68	tp	0
4-TGGCMW	STREME-4	9.1e-001	chr1:181035410-181035440(+)	6.68	tp	0
4-TGGCMW	STREME-4	9.1e-001	chr17:4347920-4347950(+)	6.68	tp	0
4-TGGCMW	STREME-4	9.1e-001	chr20:1709858-1709888(+)	6.68	tp	0
4-TGGCMW	STREME-4	9.1e-001	chr12:6194360-6194390(+)	6.68	tp	0
4-TGGCMW	STREME-4	9.1e-001	chr1:229052423-229052453(+)	6.68	fp	0
4-TGGCMW	STREME-4	9.1e-001	chr15:38288333-38288363(+)	6.68	fp	0
4-TGGCMW	STREME-4	9.1e-001	chr11:88594408-88594438(+)	6.68	fp	0
