## Supplementary material for "The cistrome response to hypoxia in human umbilical vein endothelial cells": Singh--Bass_Supplemental_FILE_S2: sites.tsv

motif_ID	motif_ALT_ID	seq_ID	site_Start	site_End	site_Strand	site_Score	site_Sequence
1-DCWGRA	STREME-1	chr7	137926930	137926935	-	8.93	GCTGAA
1-DCWGRA	STREME-1	chr11	43343311	43343316	+	8.93	GCTGAA
1-DCWGRA	STREME-1	chr9	21564644	21564649	+	8.93	GCTGAA
1-DCWGRA	STREME-1	chr7	85581701	85581706	+	8.93	GCTGAA
1-DCWGRA	STREME-1	chr11	6138252	6138257	+	8.93	GCTGAA
1-DCWGRA	STREME-1	chr1	209824789	209824794	-	8.93	GCTGAA
1-DCWGRA	STREME-1	chr9	137746731	137746736	-	8.93	GCTGAA
1-DCWGRA	STREME-1	chr5	85400359	85400364	+	8.93	GCTGAA
1-DCWGRA	STREME-1	chr1	229489038	229489043	+	8.93	GCTGAA
1-DCWGRA	STREME-1	chr7	4830272	4830277	-	8.93	GCTGAA
1-DCWGRA	STREME-1	chr2	82718655	82718660	-	8.93	GCTGAA
1-DCWGRA	STREME-1	chr20	46842234	46842239	+	8.93	GCTGAA
1-DCWGRA	STREME-1	chr10	30981948	30981953	+	8.93	GCTGAA
1-DCWGRA	STREME-1	chr18	60618870	60618875	-	8.93	GCTGAA
1-DCWGRA	STREME-1	chr10	27129435	27129440	+	8.93	GCTGAA
1-DCWGRA	STREME-1	chr1	234975141	234975146	+	8.93	GCTGAA
1-DCWGRA	STREME-1	chr9	36436373	36436378	-	8.93	GCTGAA
1-DCWGRA	STREME-1	chr7	7671038	7671043	+	8.93	GCTGAA
1-DCWGRA	STREME-1	chr7	46316634	46316639	+	8.93	GCTGAA
1-DCWGRA	STREME-1	chr7	46316643	46316648	+	8.93	GCTGAA
1-DCWGRA	STREME-1	chr11	17325268	17325273	+	8.93	GCTGAA
1-DCWGRA	STREME-1	chr11	24126786	24126791	+	8.93	GCTGAA
1-DCWGRA	STREME-1	chr11	93857981	93857986	+	8.93	GCTGAA
1-DCWGRA	STREME-1	chr21	41223717	41223722	-	8.93	GCTGAA
1-DCWGRA	STREME-1	chr3	5085915	5085920	+	8.87	GCTGGA
1-DCWGRA	STREME-1	chr11	80500719	80500724	+	8.87	GCTGGA
1-DCWGRA	STREME-1	chr17	32409465	32409470	+	8.87	GCTGGA
1-DCWGRA	STREME-1	chr3	116682912	116682917	-	8.87	GCTGGA
1-DCWGRA	STREME-1	chr10	18019712	18019717	-	8.87	GCTGGA
1-DCWGRA	STREME-1	chr11	57666097	57666102	-	8.87	GCTGGA
1-DCWGRA	STREME-1	chr11	63508166	63508171	-	8.87	GCTGGA
1-DCWGRA	STREME-1	chr3	46403034	46403039	-	8.87	GCTGGA
1-DCWGRA	STREME-1	chr1	51530520	51530525	+	8.87	GCTGGA
1-DCWGRA	STREME-1	chr11	21210263	21210268	+	8.87	GCTGGA
1-DCWGRA	STREME-1	chr2	138050933	138050938	-	8.87	GCTGGA
1-DCWGRA	STREME-1	chr4	127821126	127821131	-	8.11	GCTGAG
1-DCWGRA	STREME-1	chr20	59906900	59906905	-	8.11	GCTGAG
1-DCWGRA	STREME-1	chr11	59226756	59226761	-	8.11	GCTGAG
1-DCWGRA	STREME-1	chr9	33048713	33048718	+	8.11	GCTGAG
1-DCWGRA	STREME-1	chr9	136641907	136641912	-	8.11	GCTGAG
1-DCWGRA	STREME-1	chr12	126185518	126185523	-	8.11	GCTGAG
1-DCWGRA	STREME-1	chr14	72705365	72705370	-	8.11	GCTGAG
1-DCWGRA	STREME-1	chr1	51530514	51530519	+	8.11	GCTGAG
1-DCWGRA	STREME-1	chr10	78990260	78990265	-	8.11	GCTGAG
1-DCWGRA	STREME-1	chr11	131933000	131933005	+	8.11	GCTGAG
1-DCWGRA	STREME-1	chr11	88594413	88594418	-	8.11	GCTGAG
1-DCWGRA	STREME-1	chr7	115288840	115288845	-	8.11	GCTGAG
1-DCWGRA	STREME-1	chrX	154743060	154743065	+	8.11	ACTGAA
1-DCWGRA	STREME-1	chr10	42070583	42070588	+	8.11	ACTGAA
1-DCWGRA	STREME-1	chr17	75167374	75167379	-	8.11	ACTGAA
1-DCWGRA	STREME-1	chr7	123942260	123942265	-	8.11	ACTGAA
1-DCWGRA	STREME-1	chr11	6840941	6840946	-	8.11	ACTGAA
1-DCWGRA	STREME-1	chr8	69627550	69627555	-	8.11	ACTGAA
1-DCWGRA	STREME-1	chr16	72644364	72644369	+	8.11	ACTGAA
1-DCWGRA	STREME-1	chr10	130181006	130181011	+	8.11	ACTGAA
1-DCWGRA	STREME-1	chr12	21454887	21454892	-	8.11	ACTGAA
1-DCWGRA	STREME-1	chr11	5259651	5259656	-	8.11	ACTGAA
1-DCWGRA	STREME-1	chr16	58577447	58577452	+	8.11	ACTGAA
1-DCWGRA	STREME-1	chr4	100754089	100754094	-	8.11	ACTGAA
1-DCWGRA	STREME-1	chr9	85930299	85930304	+	8.11	ACTGAA
1-DCWGRA	STREME-1	chr5	137238665	137238670	+	8.11	ACTGAA
1-DCWGRA	STREME-1	chr10	51282405	51282410	+	8.11	ACTGAA
1-DCWGRA	STREME-1	chr12	129911974	129911979	-	8.11	ACTGAA
1-DCWGRA	STREME-1	chr10	70864109	70864114	-	8.11	ACTGAA
1-DCWGRA	STREME-1	chr7	102150726	102150731	-	8.11	ACTGAA
1-DCWGRA	STREME-1	chr20	24293766	24293771	+	8.11	ACTGAA
1-DCWGRA	STREME-1	chr11	93164333	93164338	+	8.11	ACTGAA
1-DCWGRA	STREME-1	chr2	205764061	205764066	+	8.11	ACTGAA
1-DCWGRA	STREME-1	chr21	9840789	9840794	-	8.11	ACTGAA
1-DCWGRA	STREME-1	chr11	124329966	124329971	-	8.11	ACTGAA
1-DCWGRA	STREME-1	chr10	2941372	2941377	+	8.11	ACTGAA
1-DCWGRA	STREME-1	chr12	57706372	57706377	-	8.11	ACTGAA
1-DCWGRA	STREME-1	chr11	46812494	46812499	+	8.11	ACTGAA
1-DCWGRA	STREME-1	chr4	39617535	39617540	+	8.11	ACTGAA
1-DCWGRA	STREME-1	chr10	44822557	44822562	+	8.11	ACTGAA
1-DCWGRA	STREME-1	chr2	172355718	172355723	+	8.11	ACTGAA
1-DCWGRA	STREME-1	chr7	82626155	82626160	+	8.11	ACTGAA
1-DCWGRA	STREME-1	chr8	130630765	130630770	+	8.11	ACTGAA
1-DCWGRA	STREME-1	chr10	22739274	22739279	+	8.11	ACTGAA
1-DCWGRA	STREME-1	chr10	110135636	110135641	-	8.11	ACTGAA
1-DCWGRA	STREME-1	chr10	84257248	84257253	-	8.05	GCTGGG
1-DCWGRA	STREME-1	chr11	43552633	43552638	+	8.05	GCTGGG
1-DCWGRA	STREME-1	chr11	114483233	114483238	-	8.05	GCTGGG
1-DCWGRA	STREME-1	chr10	93055135	93055140	-	8.05	GCTGGG
1-DCWGRA	STREME-1	chr8	118357495	118357500	+	8.05	GCTGGG
1-DCWGRA	STREME-1	chr6	43409178	43409183	-	8.05	GCTGGG
1-DCWGRA	STREME-1	chr16	4746299	4746304	+	8.05	ACTGGA
1-DCWGRA	STREME-1	chr7	44799411	44799416	+	8.05	ACTGGA
1-DCWGRA	STREME-1	chr13	44496940	44496945	+	8.05	ACTGGA
1-DCWGRA	STREME-1	chr2	11009229	11009234	+	8.05	ACTGGA
1-DCWGRA	STREME-1	chr14	35247345	35247350	-	8.05	ACTGGA
1-DCWGRA	STREME-1	chr3	119278893	119278898	+	8.05	ACTGGA
1-DCWGRA	STREME-1	chr13	28695630	28695635	-	8.05	ACTGGA
1-DCWGRA	STREME-1	chr16	46394526	46394531	+	8.05	ACTGGA
1-DCWGRA	STREME-1	chrX	118748196	118748201	-	8.05	ACTGGA
1-DCWGRA	STREME-1	chr1	172350661	172350666	-	8.05	ACTGGA
1-DCWGRA	STREME-1	chrX	130539555	130539560	-	8.05	ACTGGA
1-DCWGRA	STREME-1	chr8	80551443	80551448	-	8.05	ACTGGA
1-DCWGRA	STREME-1	chr6	100438823	100438828	+	8.05	ACTGGA
1-DCWGRA	STREME-1	chr12	131365052	131365057	+	8.05	ACTGGA
1-DCWGRA	STREME-1	chr7	46316651	46316656	-	8.05	ACTGGA
1-DCWGRA	STREME-1	chr9	72646678	72646683	+	8.05	ACTGGA
1-DCWGRA	STREME-1	chr13	112653512	112653517	+	8.05	ACTGGA
1-DCWGRA	STREME-1	chr13	28258434	28258439	-	8.05	ACTGGA
1-DCWGRA	STREME-1	chr10	97289983	97289988	+	8.05	ACTGGA
1-DCWGRA	STREME-1	chr10	16983865	16983870	-	8.02	GCAGAA
1-DCWGRA	STREME-1	chr12	113216390	113216395	+	8.02	GCAGAA
1-DCWGRA	STREME-1	chr11	84177926	84177931	+	8.02	GCAGAA
1-DCWGRA	STREME-1	chr9	6849026	6849031	+	8.02	GCAGAA
1-DCWGRA	STREME-1	chr10	11897263	11897268	-	8.02	GCAGAA
1-DCWGRA	STREME-1	chr1	100228986	100228991	-	8.02	GCAGAA
1-DCWGRA	STREME-1	chr7	85581694	85581699	+	8.02	GCAGAA
1-DCWGRA	STREME-1	chr11	85650333	85650338	+	8.02	GCAGAA
1-DCWGRA	STREME-1	chr1	11169645	11169650	-	8.02	GCAGAA
1-DCWGRA	STREME-1	chr14	35247338	35247343	-	8.02	GCAGAA
1-DCWGRA	STREME-1	chr7	22329173	22329178	-	8.02	GCAGAA
1-DCWGRA	STREME-1	chr17	69300142	69300147	-	8.02	GCAGAA
1-DCWGRA	STREME-1	chr10	99516550	99516555	+	8.02	GCAGAA
1-DCWGRA	STREME-1	chr10	87106845	87106850	+	8.02	GCAGAA
1-DCWGRA	STREME-1	chr10	120216361	120216366	+	8.02	GCAGAA
1-DCWGRA	STREME-1	chr21	15243064	15243069	-	8.02	GCAGAA
1-DCWGRA	STREME-1	chr1	169894505	169894510	-	8.02	GCAGAA
1-DCWGRA	STREME-1	chr11	121505481	121505486	-	8.02	GCAGAA
1-DCWGRA	STREME-1	chr5	74162694	74162699	+	8.02	GCAGAA
1-DCWGRA	STREME-1	chr11	237659	237664	-	8.02	GCAGAA
1-DCWGRA	STREME-1	chr11	101110152	101110157	-	8.02	GCAGAA
1-DCWGRA	STREME-1	chr2	150640866	150640871	-	8.02	GCAGAA
1-DCWGRA	STREME-1	chr2	207572994	207572999	-	8.02	GCAGAA
1-DCWGRA	STREME-1	chr12	49463011	49463016	-	8.02	GCAGAA
1-DCWGRA	STREME-1	chr1	100229002	100229007	-	7.95	GCAGGA
1-DCWGRA	STREME-1	chr11	41176459	41176464	-	7.95	GCAGGA
1-DCWGRA	STREME-1	chr11	95149745	95149750	+	7.95	GCAGGA
1-DCWGRA	STREME-1	chr8	86756372	86756377	+	7.95	GCAGGA
1-DCWGRA	STREME-1	chr1	39246152	39246157	-	7.95	GCAGGA
1-DCWGRA	STREME-1	chr14	72705352	72705357	+	7.95	GCAGGA
1-DCWGRA	STREME-1	chr8	80551436	80551441	-	7.95	GCAGGA
1-DCWGRA	STREME-1	chr12	98534600	98534605	-	7.95	GCAGGA
1-DCWGRA	STREME-1	chr14	52792096	52792101	-	7.95	GCAGGA
1-DCWGRA	STREME-1	chr18	63405532	63405537	+	7.92	CCTGAA
1-DCWGRA	STREME-1	chr16	10960870	10960875	-	7.92	CCTGAA
1-DCWGRA	STREME-1	chr17	28530249	28530254	-	7.92	CCTGAA
1-DCWGRA	STREME-1	chr11	118296159	118296164	+	7.92	CCTGAA
1-DCWGRA	STREME-1	chr2	135114186	135114191	+	7.92	CCTGAA
1-DCWGRA	STREME-1	chr11	27832821	27832826	-	7.92	CCTGAA
1-DCWGRA	STREME-1	chr3	114993325	114993330	+	7.92	CCTGAA
1-DCWGRA	STREME-1	chr5	66322279	66322284	+	7.92	CCTGAA
1-DCWGRA	STREME-1	chr5	74465954	74465959	-	7.92	CCTGAA
1-DCWGRA	STREME-1	chr17	59952892	59952897	+	7.92	CCTGAA
1-DCWGRA	STREME-1	chr3	39217704	39217709	-	7.92	CCTGAA
1-DCWGRA	STREME-1	chr6	144506174	144506179	+	7.92	CCTGAA
1-DCWGRA	STREME-1	chr1	39562787	39562792	+	7.92	CCTGAA
1-DCWGRA	STREME-1	chr20	3301797	3301802	+	7.92	CCTGAA
1-DCWGRA	STREME-1	chr4	159267247	159267252	-	7.86	CCTGGA
1-DCWGRA	STREME-1	chr11	76977200	76977205	-	7.86	CCTGGA
1-DCWGRA	STREME-1	chr11	6840948	6840953	-	7.86	CCTGGA
1-DCWGRA	STREME-1	chr1	229052438	229052443	+	7.86	CCTGGA
1-DCWGRA	STREME-1	chr9	85930293	85930298	+	7.86	CCTGGA
1-DCWGRA	STREME-1	chr3	105509010	105509015	-	7.86	CCTGGA
1-DCWGRA	STREME-1	chr11	118604301	118604306	-	7.86	CCTGGA
1-DCWGRA	STREME-1	chr12	69563086	69563091	+	7.86	CCTGGA
1-DCWGRA	STREME-1	chr8	105590931	105590936	-	7.86	CCTGGA
1-DCWGRA	STREME-1	chr11	20476374	20476379	+	7.86	CCTGGA
1-DCWGRA	STREME-1	chr8	92966224	92966229	-	7.86	CCTGGA
1-DCWGRA	STREME-1	chr20	13773273	13773278	+	7.64	TCTGAA
1-DCWGRA	STREME-1	chr10	97888898	97888903	-	7.64	TCTGAA
1-DCWGRA	STREME-1	chr19	34919693	34919698	+	7.64	TCTGAA
1-DCWGRA	STREME-1	chr12	32708044	32708049	+	7.64	TCTGAA
1-DCWGRA	STREME-1	chr20	47083817	47083822	-	7.64	TCTGAA
1-DCWGRA	STREME-1	chr9	21564654	21564659	+	7.64	TCTGAA
1-DCWGRA	STREME-1	chr10	86871343	86871348	+	7.64	TCTGAA
1-DCWGRA	STREME-1	chr1	58701800	58701805	-	7.64	TCTGAA
1-DCWGRA	STREME-1	chr4	134581520	134581525	-	7.64	TCTGAA
1-DCWGRA	STREME-1	chr14	103467184	103467189	-	7.64	TCTGAA
1-DCWGRA	STREME-1	chr14	55753269	55753274	+	7.64	TCTGAA
1-DCWGRA	STREME-1	chr1	168003104	168003109	+	7.64	TCTGAA
1-DCWGRA	STREME-1	chr1	188385061	188385066	+	7.64	TCTGAA
1-DCWGRA	STREME-1	chr17	64582543	64582548	-	7.64	TCTGAA
1-DCWGRA	STREME-1	chr7	129226239	129226244	-	7.64	TCTGAA
1-DCWGRA	STREME-1	chr9	36436385	36436390	+	7.64	TCTGAA
1-DCWGRA	STREME-1	chr4	166475968	166475973	-	7.64	TCTGAA
1-DCWGRA	STREME-1	chr1	241159218	241159223	-	7.64	TCTGAA
1-DCWGRA	STREME-1	chr20	3301787	3301792	+	7.64	TCTGAA
1-DCWGRA	STREME-1	chr9	75013344	75013349	+	7.64	TCTGAA
1-DCWGRA	STREME-1	chr6	42100661	42100666	-	7.64	TCTGAA
1-DCWGRA	STREME-1	chr7	103947879	103947884	+	7.64	TCTGAA
1-DCWGRA	STREME-1	chr16	80844086	80844091	+	7.57	TCTGGA
1-DCWGRA	STREME-1	chr4	126764442	126764447	-	7.57	TCTGGA
1-DCWGRA	STREME-1	chr6	153147091	153147096	-	7.57	TCTGGA
1-DCWGRA	STREME-1	chr2	229632230	229632235	+	7.57	TCTGGA
1-DCWGRA	STREME-1	chr16	49718646	49718651	+	7.57	TCTGGA
1-DCWGRA	STREME-1	chr14	54119819	54119824	+	7.57	TCTGGA
1-DCWGRA	STREME-1	chr3	28476004	28476009	+	7.57	TCTGGA
1-DCWGRA	STREME-1	chr11	128668139	128668144	-	7.57	TCTGGA
1-DCWGRA	STREME-1	chrX	75414093	75414098	+	7.57	TCTGGA
1-DCWGRA	STREME-1	chr7	98108440	98108445	-	7.57	TCTGGA
1-DCWGRA	STREME-1	chr19	42019812	42019817	-	7.57	TCTGGA
1-DCWGRA	STREME-1	chr3	133345525	133345530	-	7.57	TCTGGA
1-DCWGRA	STREME-1	chr21	15243056	15243061	-	7.57	TCTGGA
1-DCWGRA	STREME-1	chr5	31885480	31885485	-	7.57	TCTGGA
1-DCWGRA	STREME-1	chr8	49716715	49716720	+	7.57	TCTGGA
1-DCWGRA	STREME-1	chr1	152006089	152006094	-	7.57	TCTGGA
1-DCWGRA	STREME-1	chr1	64948107	64948112	+	7.28	ACTGAG
1-DCWGRA	STREME-1	chr5	137238676	137238681	+	7.28	ACTGAG
1-DCWGRA	STREME-1	chr14	58479382	58479387	+	7.28	ACTGAG
1-DCWGRA	STREME-1	chr7	122752212	122752217	-	7.28	ACTGAG
1-DCWGRA	STREME-1	chr11	128668131	128668136	+	7.28	ACTGAG
1-DCWGRA	STREME-1	chr11	111814737	111814742	+	7.28	ACTGAG
1-DCWGRA	STREME-1	chr1	58809065	58809070	-	7.28	ACTGAG
1-DCWGRA	STREME-1	chr9	95018495	95018500	+	7.28	ACTGAG
1-DCWGRA	STREME-1	chr9	86347171	86347176	+	7.28	ACTGAG
1-DCWGRA	STREME-1	chr1	82473584	82473589	+	7.28	ACTGAG
1-DCWGRA	STREME-1	chr11	9087984	9087989	+	7.28	ACTGAG
1-DCWGRA	STREME-1	chr10	120860390	120860395	+	7.28	ACTGAG
1-DCWGRA	STREME-1	chr20	3301809	3301814	-	7.28	ACTGAG
1-DCWGRA	STREME-1	chr11	34670695	34670700	+	7.28	ACTGAG
1-DCWGRA	STREME-1	chr11	84177921	84177926	+	7.22	ACTGGG
1-DCWGRA	STREME-1	chr4	144465167	144465172	-	7.22	ACTGGG
1-DCWGRA	STREME-1	chr1	58701795	58701800	-	7.22	ACTGGG
1-DCWGRA	STREME-1	chr6	16542717	16542722	-	7.22	ACTGGG
1-DCWGRA	STREME-1	chr14	47235299	47235304	+	7.22	ACTGGG
1-DCWGRA	STREME-1	chr3	14168639	14168644	+	7.22	ACTGGG
1-DCWGRA	STREME-1	chr10	120216356	120216361	+	7.22	ACTGGG
1-DCWGRA	STREME-1	chr7	7671021	7671026	+	7.22	ACTGGG
1-DCWGRA	STREME-1	chr20	3301802	3301807	+	7.22	ACTGGG
1-DCWGRA	STREME-1	chr6	89304806	89304811	+	7.19	GCAGAG
1-DCWGRA	STREME-1	chr6	161218403	161218408	-	7.19	GCAGAG
1-DCWGRA	STREME-1	chr22	39137125	39137130	+	7.19	GCAGAG
1-DCWGRA	STREME-1	chr17	64582554	64582559	-	7.19	GCAGAG
1-DCWGRA	STREME-1	chr11	114483238	114483243	-	7.19	GCAGAG
1-DCWGRA	STREME-1	chr10	117992496	117992501	-	7.19	GCAGAG
1-DCWGRA	STREME-1	chr3	179226257	179226262	-	7.19	GCAGAG
1-DCWGRA	STREME-1	chr11	88594426	88594431	-	7.19	GCAGAG
1-DCWGRA	STREME-1	chr17	6476339	6476344	+	7.19	GCAGAG
1-DCWGRA	STREME-1	chr7	99032149	99032154	+	7.19	GCAGAG
1-DCWGRA	STREME-1	chr11	20476368	20476373	-	7.19	GCAGAG
1-DCWGRA	STREME-1	chr17	43179333	43179338	+	7.19	ACAGAA
1-DCWGRA	STREME-1	chr11	28751005	28751010	+	7.19	ACAGAA
1-DCWGRA	STREME-1	chr1	22989555	22989560	-	7.19	ACAGAA
1-DCWGRA	STREME-1	chr22	20399462	20399467	-	7.19	ACAGAA
1-DCWGRA	STREME-1	chr4	137583165	137583170	+	7.19	ACAGAA
1-DCWGRA	STREME-1	chr17	25920200	25920205	+	7.19	ACAGAA
1-DCWGRA	STREME-1	chr11	68482766	68482771	-	7.19	ACAGAA
1-DCWGRA	STREME-1	chr11	4080399	4080404	-	7.19	ACAGAA
1-DCWGRA	STREME-1	chr11	89356062	89356067	+	7.19	ACAGAA
1-DCWGRA	STREME-1	chr11	73595805	73595810	+	7.19	ACAGAA
1-DCWGRA	STREME-1	chr10	58368038	58368043	-	7.19	ACAGAA
1-DCWGRA	STREME-1	chr1	188201330	188201335	-	7.19	ACAGAA
1-DCWGRA	STREME-1	chr4	134581542	134581547	-	7.19	ACAGAA
1-DCWGRA	STREME-1	chr9	16532218	16532223	+	7.19	ACAGAA
1-DCWGRA	STREME-1	chr11	46075164	46075169	+	7.19	ACAGAA
1-DCWGRA	STREME-1	chr10	120384943	120384948	+	7.19	ACAGAA
1-DCWGRA	STREME-1	chr2	37047648	37047653	+	7.19	ACAGAA
1-DCWGRA	STREME-1	chr11	17669425	17669430	+	7.19	ACAGAA
1-DCWGRA	STREME-1	chr10	45935128	45935133	+	7.19	ACAGAA
1-DCWGRA	STREME-1	chr14	54119799	54119804	-	7.19	ACAGAA
1-DCWGRA	STREME-1	chr2	88697044	88697049	+	7.19	ACAGAA
1-DCWGRA	STREME-1	chr1	229489028	229489033	+	7.19	ACAGAA
1-DCWGRA	STREME-1	chr6	61323054	61323059	+	7.19	ACAGAA
1-DCWGRA	STREME-1	chr18	36396586	36396591	-	7.19	ACAGAA
1-DCWGRA	STREME-1	chr2	179751396	179751401	-	7.19	ACAGAA
1-DCWGRA	STREME-1	chr4	150976318	150976323	+	7.19	ACAGAA
1-DCWGRA	STREME-1	chr14	59260577	59260582	-	7.19	ACAGAA
1-DCWGRA	STREME-1	chr10	117521777	117521782	+	7.19	ACAGAA
1-DCWGRA	STREME-1	chr1	58809053	58809058	+	7.19	ACAGAA
1-DCWGRA	STREME-1	chr5	172230635	172230640	+	7.19	ACAGAA
1-DCWGRA	STREME-1	chr17	25074463	25074468	+	7.19	ACAGAA
1-DCWGRA	STREME-1	chr3	152961232	152961237	-	7.19	ACAGAA
1-DCWGRA	STREME-1	chr11	133255991	133255996	-	7.19	ACAGAA
1-DCWGRA	STREME-1	chr12	98534593	98534598	-	7.19	ACAGAA
1-DCWGRA	STREME-1	chr11	46812501	46812506	-	7.19	ACAGAA
1-DCWGRA	STREME-1	chr14	66084977	66084982	+	7.19	ACAGAA
1-DCWGRA	STREME-1	chr7	16975308	16975313	-	7.19	ACAGAA
1-DCWGRA	STREME-1	chr11	94839949	94839954	-	7.19	ACAGAA
1-DCWGRA	STREME-1	chr8	70342073	70342078	+	7.19	ACAGAA
1-DCWGRA	STREME-1	chr4	51863675	51863680	+	7.19	ACAGAA
1-DCWGRA	STREME-1	chr2	231783146	231783151	-	7.19	ACAGAA
1-DCWGRA	STREME-1	chr3	115784065	115784070	+	7.19	ACAGAA
1-DCWGRA	STREME-1	chr14	42593595	42593600	+	7.19	ACAGAA
1-DCWGRA	STREME-1	chr4	140647023	140647028	+	7.19	ACAGAA
1-DCWGRA	STREME-1	chr11	72700714	72700719	+	7.13	GCAGGG
1-DCWGRA	STREME-1	chr11	102171824	102171829	-	7.13	GCAGGG
1-DCWGRA	STREME-1	chr4	125268454	125268459	+	7.13	GCAGGG
1-DCWGRA	STREME-1	chr19	42019827	42019832	-	7.13	GCAGGG
1-DCWGRA	STREME-1	chr1	178482930	178482935	+	7.13	GCAGGG
1-DCWGRA	STREME-1	chr21	41223702	41223707	+	7.13	GCAGGG
1-DCWGRA	STREME-1	chr11	3908104	3908109	+	7.13	GCAGGG
1-DCWGRA	STREME-1	chr1	5745950	5745955	-	7.13	GCAGGG
1-DCWGRA	STREME-1	chr3	189753722	189753727	-	7.13	ACAGGA
1-DCWGRA	STREME-1	chr10	78553475	78553480	+	7.13	ACAGGA
1-DCWGRA	STREME-1	chr14	91914697	91914702	+	7.13	ACAGGA
1-DCWGRA	STREME-1	chr3	64550200	64550205	+	7.13	ACAGGA
1-DCWGRA	STREME-1	chr1	211779184	211779189	-	7.13	ACAGGA
1-DCWGRA	STREME-1	chr11	102468742	102468747	-	7.13	ACAGGA
1-DCWGRA	STREME-1	chr12	83522894	83522899	+	7.13	ACAGGA
1-DCWGRA	STREME-1	chr4	73208589	73208594	+	7.13	ACAGGA
1-DCWGRA	STREME-1	chr2	164678265	164678270	+	7.13	ACAGGA
1-DCWGRA	STREME-1	chr2	169727602	169727607	-	7.13	ACAGGA
1-DCWGRA	STREME-1	chr8	124676215	124676220	+	7.13	ACAGGA
1-DCWGRA	STREME-1	chr1	101009273	101009278	+	7.13	ACAGGA
1-DCWGRA	STREME-1	chr11	32591617	32591622	-	7.13	ACAGGA
1-DCWGRA	STREME-1	chr17	4347934	4347939	-	7.13	ACAGGA
1-DCWGRA	STREME-1	chr11	128802798	128802803	+	7.13	ACAGGA
1-DCWGRA	STREME-1	chr5	177268891	177268896	-	7.13	ACAGGA
1-DCWGRA	STREME-1	chr21	36260696	36260701	-	7.13	ACAGGA
1-DCWGRA	STREME-1	chr13	75350838	75350843	-	7.13	ACAGGA
1-DCWGRA	STREME-1	chr18	57024713	57024718	+	7.13	ACAGGA
1-DCWGRA	STREME-1	chr15	99694358	99694363	-	7.10	CCTGAG
1-DCWGRA	STREME-1	chr2	176532337	176532342	-	7.10	CCTGAG
1-DCWGRA	STREME-1	chr17	32409460	32409465	-	7.10	CCTGAG
1-DCWGRA	STREME-1	chr6	153147110	153147115	-	7.10	CCTGAG
1-DCWGRA	STREME-1	chr2	57124160	57124165	+	7.10	CCTGAG
1-DCWGRA	STREME-1	chr7	32138863	32138868	+	7.10	CCTGAG
1-DCWGRA	STREME-1	chr10	51282413	51282418	-	7.10	CCTGAG
1-DCWGRA	STREME-1	chr17	69300129	69300134	+	7.10	CCTGAG
1-DCWGRA	STREME-1	chr3	28475996	28476001	+	7.10	CCTGAG
1-DCWGRA	STREME-1	chr22	30751237	30751242	-	7.10	CCTGAG
1-DCWGRA	STREME-1	chr22	30751247	30751252	+	7.10	CCTGAG
1-DCWGRA	STREME-1	chr11	88602947	88602952	+	7.10	CCTGAG
1-DCWGRA	STREME-1	chr10	84257236	84257241	-	7.03	CCTGGG
1-DCWGRA	STREME-1	chr3	27569519	27569524	+	7.03	CCTGGG
1-DCWGRA	STREME-1	chr10	3967791	3967796	-	7.03	CCTGGG
1-DCWGRA	STREME-1	chr11	57666102	57666107	+	7.03	CCTGGG
1-DCWGRA	STREME-1	chr10	79179098	79179103	-	7.03	CCTGGG
1-DCWGRA	STREME-1	chr6	47150731	47150736	-	7.03	CCTGGG
1-DCWGRA	STREME-1	chr19	53995092	53995097	-	7.03	CCTGGG
1-DCWGRA	STREME-1	chr5	74465946	74465951	-	7.03	CCTGGG
1-DCWGRA	STREME-1	chr7	16026094	16026099	-	7.03	CCTGGG
1-DCWGRA	STREME-1	chr14	23072164	23072169	-	7.03	CCTGGG
1-DCWGRA	STREME-1	chr4	168664073	168664078	+	7.03	CCTGGG
1-DCWGRA	STREME-1	chr12	55769175	55769180	-	7.03	CCTGGG
1-DCWGRA	STREME-1	chr1	181125561	181125566	-	7.03	CCTGGG
1-DCWGRA	STREME-1	chr15	99694365	99694370	+	7.00	CCAGAA
1-DCWGRA	STREME-1	chr16	80844085	80844090	-	7.00	CCAGAA
1-DCWGRA	STREME-1	chr17	34915368	34915373	-	7.00	CCAGAA
1-DCWGRA	STREME-1	chr11	31391384	31391389	+	7.00	CCAGAA
1-DCWGRA	STREME-1	chr4	126764443	126764448	+	7.00	CCAGAA
1-DCWGRA	STREME-1	chr11	6138246	6138251	-	7.00	CCAGAA
1-DCWGRA	STREME-1	chr3	156627000	156627005	+	7.00	CCAGAA
1-DCWGRA	STREME-1	chr5	146357899	146357904	-	7.00	CCAGAA
1-DCWGRA	STREME-1	chr6	153147092	153147097	+	7.00	CCAGAA
1-DCWGRA	STREME-1	chr2	229632229	229632234	-	7.00	CCAGAA
1-DCWGRA	STREME-1	chr16	49718645	49718650	-	7.00	CCAGAA
1-DCWGRA	STREME-1	chr5	134927613	134927618	-	7.00	CCAGAA
1-DCWGRA	STREME-1	chr16	23539488	23539493	-	7.00	CCAGAA
1-DCWGRA	STREME-1	chr11	99057413	99057418	-	7.00	CCAGAA
1-DCWGRA	STREME-1	chr10	15433251	15433256	-	7.00	CCAGAA
1-DCWGRA	STREME-1	chr3	177979187	177979192	+	7.00	CCAGAA
1-DCWGRA	STREME-1	chr8	31039880	31039885	-	7.00	CCAGAA
1-DCWGRA	STREME-1	chr19	42019813	42019818	+	7.00	CCAGAA
1-DCWGRA	STREME-1	chr21	15243057	15243062	+	7.00	CCAGAA
1-DCWGRA	STREME-1	chr5	31885481	31885486	+	7.00	CCAGAA
1-DCWGRA	STREME-1	chr11	69607337	69607342	-	7.00	CCAGAA
1-DCWGRA	STREME-1	chr7	90685028	90685033	-	7.00	CCAGAA
1-DCWGRA	STREME-1	chr1	234693646	234693651	+	7.00	CCAGAA
1-DCWGRA	STREME-1	chr4	159267248	159267253	+	6.94	CCAGGA
1-DCWGRA	STREME-1	chr12	80009594	80009599	-	6.94	CCAGGA
1-DCWGRA	STREME-1	chr3	27569518	27569523	-	6.94	CCAGGA
1-DCWGRA	STREME-1	chr11	6840949	6840954	+	6.94	CCAGGA
1-DCWGRA	STREME-1	chr11	87773549	87773554	-	6.94	CCAGGA
1-DCWGRA	STREME-1	chr7	4830250	4830255	+	6.94	CCAGGA
1-DCWGRA	STREME-1	chr10	79179091	79179096	+	6.94	CCAGGA
1-DCWGRA	STREME-1	chr10	79179099	79179104	+	6.94	CCAGGA
1-DCWGRA	STREME-1	chr6	47150732	47150737	+	6.94	CCAGGA
1-DCWGRA	STREME-1	chr7	40826240	40826245	-	6.94	CCAGGA
1-DCWGRA	STREME-1	chr7	50498128	50498133	-	6.94	CCAGGA
1-DCWGRA	STREME-1	chr5	74465947	74465952	+	6.94	CCAGGA
1-DCWGRA	STREME-1	chr8	105590932	105590937	+	6.94	CCAGGA
1-DCWGRA	STREME-1	chr8	92966225	92966230	+	6.94	CCAGGA
1-DCWGRA	STREME-1	chr17	26594904	26594909	-	6.81	TCTGAG
1-DCWGRA	STREME-1	chr19	35879798	35879803	+	6.81	TCTGAG
1-DCWGRA	STREME-1	chr4	154777787	154777792	-	6.81	TCTGAG
1-DCWGRA	STREME-1	chr17	26620027	26620032	-	6.81	TCTGAG
1-DCWGRA	STREME-1	chr7	32138880	32138885	-	6.81	TCTGAG
1-DCWGRA	STREME-1	chr13	106148852	106148857	-	6.81	TCTGAG
1-DCWGRA	STREME-1	chr5	112897114	112897119	-	6.81	TCTGAG
1-DCWGRA	STREME-1	chr11	118604292	118604297	+	6.81	TCTGAG
1-DCWGRA	STREME-1	chr3	170398394	170398399	-	6.81	TCTGAG
1-DCWGRA	STREME-1	chr12	54254429	54254434	+	6.81	TCTGAG
1-DCWGRA	STREME-1	chr15	43960822	43960827	+	6.81	TCTGAG
1-DCWGRA	STREME-1	chrX	108398389	108398394	-	6.81	TCTGAG
1-DCWGRA	STREME-1	chr13	101535554	101535559	-	6.81	TCTGAG
1-DCWGRA	STREME-1	chr14	58258825	58258830	+	6.81	TCTGAG
1-DCWGRA	STREME-1	chr12	45169618	45169623	+	6.81	TCTGAG
1-DCWGRA	STREME-1	chr5	152920130	152920135	-	6.81	TCTGAG
1-DCWGRA	STREME-1	chr17	34915369	34915374	+	6.75	TCTGGG
1-DCWGRA	STREME-1	chr11	6138247	6138252	+	6.75	TCTGGG
1-DCWGRA	STREME-1	chr3	156626999	156627004	-	6.75	TCTGGG
1-DCWGRA	STREME-1	chr5	146357900	146357905	+	6.75	TCTGGG
1-DCWGRA	STREME-1	chr10	122490426	122490431	+	6.75	TCTGGG
1-DCWGRA	STREME-1	chr16	23539489	23539494	+	6.75	TCTGGG
1-DCWGRA	STREME-1	chr3	177979186	177979191	-	6.75	TCTGGG
1-DCWGRA	STREME-1	chr8	31039881	31039886	+	6.75	TCTGGG
1-DCWGRA	STREME-1	chr7	42886226	42886231	-	6.75	TCTGGG
1-DCWGRA	STREME-1	chrX	71650087	71650092	+	6.75	TCTGGG
1-DCWGRA	STREME-1	chr8	130276364	130276369	-	6.75	TCTGGG
1-DCWGRA	STREME-1	chr1	33421169	33421174	+	6.75	TCTGGG
1-DCWGRA	STREME-1	chr8	108418931	108418936	-	6.75	TCTGGG
1-DCWGRA	STREME-1	chr1	234693645	234693650	-	6.75	TCTGGG
1-DCWGRA	STREME-1	chr7	106799869	106799874	-	6.72	TCAGAA
1-DCWGRA	STREME-1	chr17	26594905	26594910	+	6.72	TCAGAA
1-DCWGRA	STREME-1	chr17	34915348	34915353	+	6.72	TCAGAA
1-DCWGRA	STREME-1	chr10	97888899	97888904	+	6.72	TCAGAA
1-DCWGRA	STREME-1	chr9	21564653	21564658	-	6.72	TCAGAA
1-DCWGRA	STREME-1	chr12	96201129	96201134	+	6.72	TCAGAA
1-DCWGRA	STREME-1	chr11	73595811	73595816	-	6.72	TCAGAA
1-DCWGRA	STREME-1	chr17	26620028	26620033	+	6.72	TCAGAA
1-DCWGRA	STREME-1	chr1	58701801	58701806	+	6.72	TCAGAA
1-DCWGRA	STREME-1	chr4	134581521	134581526	+	6.72	TCAGAA
1-DCWGRA	STREME-1	chr14	103467201	103467206	+	6.72	TCAGAA
1-DCWGRA	STREME-1	chr1	168003103	168003108	-	6.72	TCAGAA
1-DCWGRA	STREME-1	chr7	32138881	32138886	+	6.72	TCAGAA
1-DCWGRA	STREME-1	chr1	188385060	188385065	-	6.72	TCAGAA
1-DCWGRA	STREME-1	chr5	112897115	112897120	+	6.72	TCAGAA
1-DCWGRA	STREME-1	chr16	80775107	80775112	+	6.72	TCAGAA
1-DCWGRA	STREME-1	chr3	170398395	170398400	+	6.72	TCAGAA
1-DCWGRA	STREME-1	chr18	36396600	36396605	-	6.72	TCAGAA
1-DCWGRA	STREME-1	chr11	110391619	110391624	+	6.72	TCAGAA
1-DCWGRA	STREME-1	chr17	59952904	59952909	-	6.72	TCAGAA
1-DCWGRA	STREME-1	chr9	36436384	36436389	-	6.72	TCAGAA
1-DCWGRA	STREME-1	chr5	8515833	8515838	+	6.72	TCAGAA
1-DCWGRA	STREME-1	chr6	18157256	18157261	-	6.72	TCAGAA
1-DCWGRA	STREME-1	chr1	241159219	241159224	+	6.72	TCAGAA
1-DCWGRA	STREME-1	chr12	45169617	45169622	-	6.72	TCAGAA
1-DCWGRA	STREME-1	chr5	152920131	152920136	+	6.72	TCAGAA
#
2-GAAWGGAATC	STREME-2	chr16	46400874	46400883	+	16.92	GAATGGAATC
2-GAAWGGAATC	STREME-2	chr16	46394827	46394836	+	16.92	GAATGGAATC
2-GAAWGGAATC	STREME-2	chr16	34586833	34586842	+	16.92	GAATGGAATC
2-GAAWGGAATC	STREME-2	chr1	143265994	143266003	+	16.92	GAATGGAATC
2-GAAWGGAATC	STREME-2	chr16	46394912	46394921	+	16.92	GAATGGAATC
2-GAAWGGAATC	STREME-2	chr16	46388705	46388714	+	16.92	GAATGGAATC
2-GAAWGGAATC	STREME-2	chr16	46390709	46390718	+	16.92	GAATGGAATC
2-GAAWGGAATC	STREME-2	chr20	31067470	31067479	+	16.92	GAATGGAATC
2-GAAWGGAATC	STREME-2	chr1	125180140	125180149	-	16.92	GAATGGAATC
2-GAAWGGAATC	STREME-2	chr16	34574271	34574280	+	16.92	GAATGGAATC
2-GAAWGGAATC	STREME-2	chr5	49658702	49658711	-	16.92	GAATGGAATC
2-GAAWGGAATC	STREME-2	chr5	49657726	49657735	-	16.92	GAATGGAATC
2-GAAWGGAATC	STREME-2	chr16	46390552	46390561	+	16.92	GAATGGAATC
2-GAAWGGAATC	STREME-2	chr5	49602107	49602116	+	16.74	GAAAGGAATC
2-GAAWGGAATC	STREME-2	chr16	46394066	46394075	+	16.74	GAAAGGAATC
2-GAAWGGAATC	STREME-2	chr4	49657614	49657623	+	15.34	GAATGGAATG
2-GAAWGGAATC	STREME-2	chr4	49657619	49657628	+	15.34	GAATGGAATG
2-GAAWGGAATC	STREME-2	chr5	49659878	49659887	-	15.34	GAATGGAATG
2-GAAWGGAATC	STREME-2	chr5	49659883	49659892	-	15.34	GAATGGAATG
2-GAAWGGAATC	STREME-2	chr5	49659888	49659897	-	15.34	GAATGGAATG
2-GAAWGGAATC	STREME-2	chr10	41875450	41875459	+	15.34	GAATGGAATG
2-GAAWGGAATC	STREME-2	chr10	41875455	41875464	+	15.34	GAATGGAATG
2-GAAWGGAATC	STREME-2	chr10	41875460	41875469	+	15.34	GAATGGAATG
2-GAAWGGAATC	STREME-2	chr5	49659242	49659251	-	15.34	GAATGGAATG
2-GAAWGGAATC	STREME-2	chr5	49659247	49659256	-	15.34	GAATGGAATG
2-GAAWGGAATC	STREME-2	chr5	49601602	49601611	+	15.34	GAATGGAATG
2-GAAWGGAATC	STREME-2	chr5	49658941	49658950	-	15.34	GAATGGAATG
2-GAAWGGAATC	STREME-2	chr5	49658946	49658955	-	15.34	GAATGGAATG
2-GAAWGGAATC	STREME-2	chr20	31067465	31067474	+	15.34	GAATGGAATG
2-GAAWGGAATC	STREME-2	chrY	11747704	11747713	+	15.34	GAATGGAATG
2-GAAWGGAATC	STREME-2	chrY	11747709	11747718	+	15.34	GAATGGAATG
2-GAAWGGAATC	STREME-2	chrY	11747714	11747723	+	15.34	GAATGGAATG
2-GAAWGGAATC	STREME-2	chr5	49657731	49657740	-	15.34	GAATGGAATG
2-GAAWGGAATC	STREME-2	chr10	41883165	41883174	+	15.34	GAATGGAATG
2-GAAWGGAATC	STREME-2	chr10	41883170	41883179	+	15.34	GAATGGAATG
2-GAAWGGAATC	STREME-2	chr5	49601597	49601606	+	15.16	GAAAGGAATG
2-GAAWGGAATC	STREME-2	chr5	49657736	49657745	-	15.16	GAAAGGAATG
2-GAAWGGAATC	STREME-2	chr16	34582250	34582259	+	13.38	GAATGGAAAC
2-GAAWGGAATC	STREME-2	chr10	42084927	42084936	+	13.38	GAATGGAAAC
2-GAAWGGAATC	STREME-2	chr16	34586292	34586301	+	13.23	AAATGGAATC
2-GAAWGGAATC	STREME-2	chr16	34585930	34585939	+	13.23	AAATGGAATC
2-GAAWGGAATC	STREME-2	chr16	34588242	34588251	+	13.23	AAATGGAATC
2-GAAWGGAATC	STREME-2	chr5	13455522	13455531	-	13.06	AAAAGGAATC
2-GAAWGGAATC	STREME-2	chr21	45075856	45075865	-	12.90	GAACGGAATG
2-GAAWGGAATC	STREME-2	chrY	11747699	11747708	+	12.90	GAACGGAATG
2-GAAWGGAATC	STREME-2	chr10	41883180	41883189	+	12.90	GAACGGAATG
2-GAAWGGAATC	STREME-2	chr1	168008393	168008402	-	12.81	GGAAGGAATC
2-GAAWGGAATC	STREME-2	chr10	42070586	42070595	+	12.63	GAATGGAATT
2-GAAWGGAATC	STREME-2	chr16	46386453	46386462	+	12.63	GAATGGAATT
2-GAAWGGAATC	STREME-2	chr16	46390332	46390341	+	12.63	GAATGGAATT
2-GAAWGGAATC	STREME-2	chr5	49658138	49658147	-	12.59	GAATAGAATC
2-GAAWGGAATC	STREME-2	chr16	46394053	46394062	+	12.59	GAATAGAATC
2-GAAWGGAATC	STREME-2	chr10	84675400	84675409	+	12.19	GAAAGAAATG
2-GAAWGGAATC	STREME-2	chr10	100469082	100469091	+	12.19	GAAAGAAATG
2-GAAWGGAATC	STREME-2	chr1	143266007	143266016	+	12.00	GAATGGACTC
2-GAAWGGAATC	STREME-2	chr16	46387929	46387938	+	12.00	GAATGGACTC
2-GAAWGGAATC	STREME-2	chr16	34586823	34586832	+	11.97	GAGTGGAATC
2-GAAWGGAATC	STREME-2	chr16	46398879	46398888	+	11.97	GAGTGGAATC
2-GAAWGGAATC	STREME-2	chr16	34588252	34588261	+	11.97	GAGTGGAATC
2-GAAWGGAATC	STREME-2	chr5	49602102	49602111	+	11.79	GAATGGAAAG
2-GAAWGGAATC	STREME-2	chr5	49601592	49601601	+	11.79	GAATGGAAAG
2-GAAWGGAATC	STREME-2	chr5	49657741	49657750	-	11.79	GAATGGAAAG
2-GAAWGGAATC	STREME-2	chrX	67275142	67275151	-	11.62	GAAAGGAAAG
2-GAAWGGAATC	STREME-2	chr5	49659873	49659882	-	11.52	GAATGGAACG
2-GAAWGGAATC	STREME-2	chr5	49659237	49659246	-	11.52	GAATGGAACG
2-GAAWGGAATC	STREME-2	chr10	41883175	41883184	+	11.52	GAATGGAACG
2-GAAWGGAATC	STREME-2	chr17	75157111	75157120	+	11.28	GATTGGAATC
2-GAAWGGAATC	STREME-2	chr10	41875445	41875454	+	11.01	GAATAGAATG
2-GAAWGGAATC	STREME-2	chr5	49601587	49601596	+	11.01	GAATAGAATG
2-GAAWGGAATC	STREME-2	chr5	49660733	49660742	-	10.83	GAATGTAATC
2-GAAWGGAATC	STREME-2	chr17	26603880	26603889	+	10.79	AAACGGAATC
2-GAAWGGAATC	STREME-2	chr1	241159222	241159231	+	10.64	GAATTGAATC
2-GAAWGGAATC	STREME-2	chr5	49660743	49660752	-	10.54	GAATGGAAGG
2-GAAWGGAATC	STREME-2	chr1	154982959	154982968	+	10.40	GAATGAAAAC
2-GAAWGGAATC	STREME-2	chr5	49658687	49658696	-	10.39	GAGTGGAATG
2-GAAWGGAATC	STREME-2	chr16	46390719	46390728	+	10.26	AAATGAAATC
2-GAAWGGAATC	STREME-2	chr20	47083828	47083837	+	10.09	AAAAGAAATC
2-GAAWGGAATC	STREME-2	chr16	34586276	34586285	+	9.69	AAATGGAAAC
2-GAAWGGAATC	STREME-2	chr11	110391622	110391631	+	9.65	GAATGAAATT
2-GAAWGGAATC	STREME-2	chr10	126073991	126074000	+	9.48	GAAAGAAATA
2-GAAWGGAATC	STREME-2	chr11	13061881	13061890	-	9.48	GAAAGAAATA
2-GAAWGGAATC	STREME-2	chr11	121505470	121505479	-	9.48	GAAAGAAATA
2-GAAWGGAATC	STREME-2	chr11	80500723	80500732	+	9.48	GAAAGAAATT
2-GAAWGGAATC	STREME-2	chr7	72774850	72774859	+	9.45	GAAAAAAATC
2-GAAWGGAATC	STREME-2	chr4	49657624	49657633	+	9.25	GAATGTAATG
2-GAAWGGAATC	STREME-2	chr11	30887337	30887346	-	9.15	GAAAGATATC
2-GAAWGGAATC	STREME-2	chr11	121645761	121645770	-	9.13	AGAAGGAATC
2-GAAWGGAATC	STREME-2	chr16	46390565	46390574	+	9.09	GAATGGAAAT
2-GAAWGGAATC	STREME-2	chr16	34582268	34582277	+	9.06	GAATTGAATG
2-GAAWGGAATC	STREME-2	chr5	49659252	49659261	-	9.06	GAATTGAATG
2-GAAWGGAATC	STREME-2	chr16	34588079	34588088	+	8.94	AAATGGAATT
2-GAAWGGAATC	STREME-2	chr10	108809857	108809866	+	8.88	GAAAAGAAAC
#
3-AAAAAGCAA	STREME-3	chr2	198179842	198179850	-	14.20	AAAAAGCAA
3-AAAAAGCAA	STREME-3	chr7	24957544	24957552	-	14.20	AAAAAGCAA
3-AAAAAGCAA	STREME-3	chr5	137371974	137371982	+	14.20	AAAAAGCAA
3-AAAAAGCAA	STREME-3	chr5	51914677	51914685	+	14.20	AAAAAGCAA
3-AAAAAGCAA	STREME-3	chr5	32791497	32791505	-	13.07	AAACAGCAA
3-AAAAAGCAA	STREME-3	chr11	12315710	12315718	-	13.07	AAACAGCAA
3-AAAAAGCAA	STREME-3	chr3	134511362	134511370	-	12.82	AAAAGGCAA
3-AAAAAGCAA	STREME-3	chr7	116900934	116900942	+	12.73	AAAATGCAA
3-AAAAAGCAA	STREME-3	chr7	15489907	15489915	+	12.73	AAAATGCAA
3-AAAAAGCAA	STREME-3	chr11	117324576	117324584	+	12.73	AAAATGCAA
3-AAAAAGCAA	STREME-3	chr10	95916453	95916461	-	12.72	GAAAAGCAA
3-AAAAAGCAA	STREME-3	chr3	25519001	25519009	-	12.24	AACAAGCAA
3-AAAAAGCAA	STREME-3	chr2	150640854	150640862	-	12.24	AACAAGCAA
3-AAAAAGCAA	STREME-3	chrX	25751932	25751940	-	11.91	CAAAAGCAA
3-AAAAAGCAA	STREME-3	chr2	101587260	101587268	-	11.82	AAATAGCAA
3-AAAAAGCAA	STREME-3	chr8	79264992	79265000	+	11.82	AAATAGCAA
3-AAAAAGCAA	STREME-3	chr10	110957112	110957120	+	11.82	AAATAGCAA
3-AAAAAGCAA	STREME-3	chr21	36260703	36260711	-	11.60	AAACTGCAA
3-AAAAAGCAA	STREME-3	chr11	5279184	5279192	+	11.58	GAACAGCAA
3-AAAAAGCAA	STREME-3	chr2	60548192	60548200	-	11.55	AAAAAGCCA
3-AAAAAGCAA	STREME-3	chr10	119225156	119225164	+	11.33	GAAAGGCAA
3-AAAAAGCAA	STREME-3	chr8	31039874	31039882	-	11.33	GAAAGGCAA
3-AAAAAGCAA	STREME-3	chr2	88697060	88697068	-	11.24	GAAATGCAA
3-AAAAAGCAA	STREME-3	chr18	7790155	7790163	-	11.24	GAAATGCAA
3-AAAAAGCAA	STREME-3	chr15	51598067	51598075	-	11.24	GAAATGCAA
3-AAAAAGCAA	STREME-3	chr6	144465658	144465666	-	11.11	AACCAGCAA
3-AAAAAGCAA	STREME-3	chr20	13773257	13773265	-	10.91	AAAAAGCAT
3-AAAAAGCAA	STREME-3	chr11	28750991	28750999	-	10.85	AACAGGCAA
3-AAAAAGCAA	STREME-3	chrX	75414109	75414117	+	10.84	AAAAAGCTA
3-AAAAAGCAA	STREME-3	chr3	116682924	116682932	+	10.77	CAACAGCAA
3-AAAAAGCAA	STREME-3	chr13	66481600	66481608	-	10.71	ATAAAGCAA
#
4-TGGCMW	STREME-4	chr11	76977186	76977191	+	9.81	TGGCCA
4-TGGCMW	STREME-4	chr12	65695741	65695746	+	9.81	TGGCCA
4-TGGCMW	STREME-4	chr10	79297333	79297338	+	9.81	TGGCCA
4-TGGCMW	STREME-4	chr15	80952453	80952458	+	9.81	TGGCCA
4-TGGCMW	STREME-4	chr19	37965104	37965109	+	9.81	TGGCCA
4-TGGCMW	STREME-4	chr4	51863686	51863691	+	9.81	TGGCCA
4-TGGCMW	STREME-4	chr16	69410316	69410321	-	8.92	TGGCCT
4-TGGCMW	STREME-4	chr14	35234934	35234939	+	8.92	TGGCCT
4-TGGCMW	STREME-4	chr8	118567657	118567662	-	8.92	TGGCCT
4-TGGCMW	STREME-4	chr22	12590025	12590030	-	8.92	TGGCCT
4-TGGCMW	STREME-4	chr11	76977191	76977196	-	8.92	TGGCCT
4-TGGCMW	STREME-4	chr2	158716633	158716638	+	8.92	TGGCCT
4-TGGCMW	STREME-4	chr10	79179088	79179093	-	8.92	TGGCCT
4-TGGCMW	STREME-4	chr18	7790179	7790184	+	8.92	TGGCCT
4-TGGCMW	STREME-4	chr6	47150738	47150743	+	8.92	TGGCCT
4-TGGCMW	STREME-4	chr14	53836556	53836561	-	8.92	TGGCCT
4-TGGCMW	STREME-4	chr5	66322276	66322281	+	8.92	TGGCCT
4-TGGCMW	STREME-4	chr10	92632660	92632665	-	8.92	TGGCCT
4-TGGCMW	STREME-4	chr9	86347161	86347166	+	8.92	TGGCCT
4-TGGCMW	STREME-4	chr12	26552940	26552945	-	8.92	TGGCCT
4-TGGCMW	STREME-4	chr11	130023741	130023746	-	8.86	TGGCCC
4-TGGCMW	STREME-4	chr1	21120080	21120085	+	8.86	TGGCCC
4-TGGCMW	STREME-4	chr14	37511810	37511815	-	8.86	TGGCCC
4-TGGCMW	STREME-4	chr2	98157517	98157522	+	8.86	TGGCCC
4-TGGCMW	STREME-4	chr20	12086732	12086737	-	8.56	TGGCAA
4-TGGCMW	STREME-4	chr20	4369299	4369304	+	8.56	TGGCAA
4-TGGCMW	STREME-4	chr4	126764427	126764432	-	8.56	TGGCAA
4-TGGCMW	STREME-4	chr2	158716638	158716643	-	8.56	TGGCAA
4-TGGCMW	STREME-4	chr11	104582582	104582587	+	8.56	TGGCAA
4-TGGCMW	STREME-4	chr6	133442839	133442844	-	8.56	TGGCAA
4-TGGCMW	STREME-4	chr6	26048391	26048396	-	8.56	TGGCAA
4-TGGCMW	STREME-4	chr10	81987556	81987561	+	8.56	TGGCAA
4-TGGCMW	STREME-4	chr10	81987563	81987568	+	8.56	TGGCAA
4-TGGCMW	STREME-4	chr2	94223468	94223473	+	8.56	TGGCAA
4-TGGCMW	STREME-4	chr14	81470266	81470271	+	8.56	TGGCAA
4-TGGCMW	STREME-4	chr13	108231788	108231793	-	8.56	TGGCAA
4-TGGCMW	STREME-4	chr11	103404683	103404688	+	8.56	TGGCAA
4-TGGCMW	STREME-4	chr2	205764056	205764061	+	8.56	TGGCAA
4-TGGCMW	STREME-4	chr11	86456273	86456278	-	8.56	TGGCAA
4-TGGCMW	STREME-4	chr22	10714416	10714421	+	8.56	TGGCAA
4-TGGCMW	STREME-4	chr13	71618380	71618385	-	8.56	TGGCAA
4-TGGCMW	STREME-4	chr3	156261306	156261311	-	8.56	TGGCAA
4-TGGCMW	STREME-4	chr3	102007509	102007514	-	8.56	TGGCAA
4-TGGCMW	STREME-4	chr11	84177923	84177928	-	8.51	TGCCCA
4-TGGCMW	STREME-4	chr19	32504092	32504097	+	8.51	TGCCCA
4-TGGCMW	STREME-4	chr11	61819631	61819636	+	8.51	TGCCCA
4-TGGCMW	STREME-4	chr1	96332362	96332367	-	8.51	TGCCCA
4-TGGCMW	STREME-4	chr15	35737050	35737055	-	8.51	TGCCCA
4-TGGCMW	STREME-4	chr10	127882209	127882214	+	8.51	TGCCCA
4-TGGCMW	STREME-4	chr6	113126453	113126458	+	8.51	TGCCCA
4-TGGCMW	STREME-4	chr11	43552635	43552640	-	8.51	TGCCCA
4-TGGCMW	STREME-4	chr16	80775116	80775121	+	8.51	TGCCCA
4-TGGCMW	STREME-4	chr17	47567477	47567482	+	8.51	TGCCCA
4-TGGCMW	STREME-4	chr10	93055133	93055138	+	8.51	TGCCCA
4-TGGCMW	STREME-4	chr10	120216358	120216363	-	8.51	TGCCCA
4-TGGCMW	STREME-4	chr7	7671016	7671021	-	8.51	TGCCCA
4-TGGCMW	STREME-4	chrX	71650072	71650077	+	8.51	TGCCCA
4-TGGCMW	STREME-4	chr8	108418937	108418942	+	8.51	TGCCCA
4-TGGCMW	STREME-4	chr5	141475901	141475906	-	7.92	TGGCCG
4-TGGCMW	STREME-4	chr22	37807891	37807896	-	7.92	TGGCCG
4-TGGCMW	STREME-4	chr8	118567665	118567670	-	7.83	TGGCTA
4-TGGCMW	STREME-4	chr14	79011756	79011761	+	7.83	TGGCTA
4-TGGCMW	STREME-4	chr11	72700720	72700725	-	7.83	TGGCTA
4-TGGCMW	STREME-4	chr16	10960853	10960858	+	7.83	TGGCTA
4-TGGCMW	STREME-4	chr1	39050857	39050862	-	7.83	TGGCTA
4-TGGCMW	STREME-4	chr10	11044666	11044671	-	7.83	TGGCTA
4-TGGCMW	STREME-4	chr1	200373110	200373115	-	7.83	TGGCTA
4-TGGCMW	STREME-4	chr2	190539957	190539962	+	7.83	TGGCTA
4-TGGCMW	STREME-4	chr3	156613727	156613732	+	7.83	TGGCTA
4-TGGCMW	STREME-4	chr20	24293752	24293757	+	7.83	TGGCTA
4-TGGCMW	STREME-4	chr7	16026107	16026112	+	7.83	TGGCTA
4-TGGCMW	STREME-4	chr7	27782947	27782952	-	7.83	TGGCTA
4-TGGCMW	STREME-4	chr13	75350824	75350829	+	7.83	TGGCTA
4-TGGCMW	STREME-4	chr12	47669305	47669310	+	7.83	TGGCTA
4-TGGCMW	STREME-4	chr7	106799872	106799877	+	7.72	TGACCA
4-TGGCMW	STREME-4	chr11	34130395	34130400	+	7.72	TGACCA
4-TGGCMW	STREME-4	chr4	105762255	105762260	-	7.72	TGACCA
4-TGGCMW	STREME-4	chr12	88868695	88868700	+	7.72	TGACCA
4-TGGCMW	STREME-4	chr2	164678254	164678259	+	7.72	TGACCA
4-TGGCMW	STREME-4	chr3	72917450	72917455	-	7.72	TGACCA
4-TGGCMW	STREME-4	chr7	122579523	122579528	+	7.72	TGACCA
4-TGGCMW	STREME-4	chr11	128802812	128802817	-	7.72	TGACCA
4-TGGCMW	STREME-4	chr15	92914150	92914155	-	7.72	TGACCA
4-TGGCMW	STREME-4	chr1	82473592	82473597	+	7.72	TGACCA
4-TGGCMW	STREME-4	chr5	143577178	143577183	+	7.72	TGACCA
4-TGGCMW	STREME-4	chr10	25133256	25133261	+	7.67	TGGCAT
4-TGGCMW	STREME-4	chr11	4080382	4080387	+	7.67	TGGCAT
4-TGGCMW	STREME-4	chr4	127821132	127821137	+	7.67	TGGCAT
4-TGGCMW	STREME-4	chr9	9485630	9485635	-	7.67	TGGCAT
4-TGGCMW	STREME-4	chr1	229052423	229052428	+	7.67	TGGCAT
4-TGGCMW	STREME-4	chr13	43093272	43093277	-	7.67	TGGCAT
4-TGGCMW	STREME-4	chr11	124121832	124121837	-	7.67	TGGCAT
4-TGGCMW	STREME-4	chr7	40826243	40826248	+	7.67	TGGCAT
4-TGGCMW	STREME-4	chr10	20640477	20640482	-	7.67	TGGCAT
4-TGGCMW	STREME-4	chr8	96760715	96760720	-	7.67	TGGCAT
4-TGGCMW	STREME-4	chr7	103947866	103947871	+	7.67	TGGCAT
4-TGGCMW	STREME-4	chr13	72787130	72787135	+	7.62	TGCCCT
4-TGGCMW	STREME-4	chr10	11897273	11897278	+	7.62	TGCCCT
4-TGGCMW	STREME-4	chr11	102171822	102171827	+	7.62	TGCCCT
4-TGGCMW	STREME-4	chr11	102171839	102171844	+	7.62	TGCCCT
4-TGGCMW	STREME-4	chr11	95149742	95149747	-	7.62	TGCCCT
4-TGGCMW	STREME-4	chrX	118748215	118748220	+	7.62	TGCCCT
4-TGGCMW	STREME-4	chr8	118357481	118357486	+	7.62	TGCCCT
4-TGGCMW	STREME-4	chr5	144308123	144308128	-	7.62	TGCCCT
4-TGGCMW	STREME-4	chr14	47244294	47244299	+	7.62	TGCCCT
4-TGGCMW	STREME-4	chr11	20476371	20476376	+	7.62	TGCCCT
4-TGGCMW	STREME-4	chr4	109549878	109549883	+	7.62	TGCCCT
4-TGGCMW	STREME-4	chr10	99083802	99083807	-	7.61	TGGCAC
4-TGGCMW	STREME-4	chr11	74152275	74152280	-	7.61	TGGCAC
4-TGGCMW	STREME-4	chr9	72646690	72646695	+	7.61	TGGCAC
4-TGGCMW	STREME-4	chr6	18157246	18157251	-	7.61	TGGCAC
4-TGGCMW	STREME-4	chr11	94315305	94315310	+	7.56	TGCCCC
4-TGGCMW	STREME-4	chr1	169894489	169894494	+	7.56	TGCCCC
4-TGGCMW	STREME-4	chr2	172355712	172355717	-	7.56	TGCCCC
4-TGGCMW	STREME-4	chr10	49379811	49379816	-	7.56	TGCCCC
4-TGGCMW	STREME-4	chr10	122145242	122145247	+	7.56	TGCCCC
4-TGGCMW	STREME-4	chr20	12086733	12086738	+	7.26	TGCCAA
4-TGGCMW	STREME-4	chr8	118567652	118567657	-	7.26	TGCCAA
4-TGGCMW	STREME-4	chr10	99083803	99083808	+	7.26	TGCCAA
4-TGGCMW	STREME-4	chr20	4369298	4369303	-	7.26	TGCCAA
4-TGGCMW	STREME-4	chr6	133442840	133442845	+	7.26	TGCCAA
4-TGGCMW	STREME-4	chr7	147183139	147183144	+	7.26	TGCCAA
4-TGGCMW	STREME-4	chr13	108231789	108231794	+	7.26	TGCCAA
4-TGGCMW	STREME-4	chr11	74152276	74152281	+	7.26	TGCCAA
4-TGGCMW	STREME-4	chr6	18157247	18157252	+	7.26	TGCCAA
4-TGGCMW	STREME-4	chr13	71618381	71618386	+	7.26	TGCCAA
4-TGGCMW	STREME-4	chr3	156261307	156261312	+	7.26	TGCCAA
4-TGGCMW	STREME-4	chr9	82164832	82164837	-	6.94	TGGCTT
4-TGGCMW	STREME-4	chr4	159267256	159267261	+	6.94	TGGCTT
4-TGGCMW	STREME-4	chr10	130181020	130181025	-	6.94	TGGCTT
4-TGGCMW	STREME-4	chr17	67691175	67691180	-	6.94	TGGCTT
4-TGGCMW	STREME-4	chr17	51028818	51028823	+	6.94	TGGCTT
4-TGGCMW	STREME-4	chr19	41448793	41448798	-	6.94	TGGCTT
4-TGGCMW	STREME-4	chr10	22946585	22946590	+	6.94	TGGCTT
4-TGGCMW	STREME-4	chr10	81987571	81987576	+	6.94	TGGCTT
4-TGGCMW	STREME-4	chr1	215020186	215020191	+	6.94	TGGCTT
4-TGGCMW	STREME-4	chr2	60548192	60548197	+	6.94	TGGCTT
4-TGGCMW	STREME-4	chr17	69953895	69953900	-	6.94	TGGCTT
4-TGGCMW	STREME-4	chr1	73305972	73305977	-	6.94	TGGCTT
4-TGGCMW	STREME-4	chr1	181125579	181125584	+	6.94	TGGCTT
4-TGGCMW	STREME-4	chr11	94839960	94839965	+	6.94	TGGCTT
4-TGGCMW	STREME-4	chr2	172355724	172355729	-	6.94	TGGCTT
4-TGGCMW	STREME-4	chr7	80665185	80665190	-	6.94	TGGCTT
4-TGGCMW	STREME-4	chr3	156261312	156261317	-	6.94	TGGCTT
4-TGGCMW	STREME-4	chr1	8180207	8180212	-	6.88	TGGCTC
4-TGGCMW	STREME-4	chr15	50806658	50806663	-	6.88	TGGCTC
4-TGGCMW	STREME-4	chr8	79264980	79264985	-	6.88	TGGCTC
4-TGGCMW	STREME-4	chr19	53995076	53995081	+	6.88	TGGCTC
4-TGGCMW	STREME-4	chr15	92888013	92888018	-	6.88	TGGCTC
4-TGGCMW	STREME-4	chr11	117177762	117177767	+	6.83	TGACCT
4-TGGCMW	STREME-4	chr9	21564635	21564640	-	6.83	TGACCT
4-TGGCMW	STREME-4	chr2	8953384	8953389	+	6.83	TGACCT
4-TGGCMW	STREME-4	chr4	5736684	5736689	+	6.83	TGACCT
4-TGGCMW	STREME-4	chr14	29921598	29921603	-	6.83	TGACCT
4-TGGCMW	STREME-4	chr16	25177323	25177328	+	6.83	TGACCT
4-TGGCMW	STREME-4	chr6	38993737	38993742	-	6.83	TGACCT
4-TGGCMW	STREME-4	chr9	11651232	11651237	+	6.83	TGACCT
4-TGGCMW	STREME-4	chr11	44241352	44241357	+	6.83	TGACCT
4-TGGCMW	STREME-4	chr8	106337695	106337700	-	6.83	TGACCT
4-TGGCMW	STREME-4	chr13	45340321	45340326	+	6.78	TGACCC
4-TGGCMW	STREME-4	chr13	28695622	28695627	-	6.78	TGACCC
4-TGGCMW	STREME-4	chr14	74150241	74150246	+	6.78	TGACCC
4-TGGCMW	STREME-4	chr16	23539476	23539481	+	6.78	TGACCC
4-TGGCMW	STREME-4	chr12	49462999	49463004	+	6.78	TGACCC
4-TGGCMW	STREME-4	chr8	118567653	118567658	+	6.68	TGGCAG
4-TGGCMW	STREME-4	chr16	4746279	4746284	+	6.68	TGGCAG
4-TGGCMW	STREME-4	chr1	181035412	181035417	+	6.68	TGGCAG
4-TGGCMW	STREME-4	chr7	147183138	147183143	-	6.68	TGGCAG
4-TGGCMW	STREME-4	chr1	11169647	11169652	-	6.68	TGGCAG
4-TGGCMW	STREME-4	chr11	114483240	114483245	-	6.68	TGGCAG
4-TGGCMW	STREME-4	chr19	42019829	42019834	-	6.68	TGGCAG
4-TGGCMW	STREME-4	chr11	88594428	88594433	-	6.68	TGGCAG
4-TGGCMW	STREME-4	chr17	4347926	4347931	-	6.68	TGGCAG
4-TGGCMW	STREME-4	chr20	1709873	1709878	+	6.68	TGGCAG
4-TGGCMW	STREME-4	chr7	99032147	99032152	+	6.68	TGGCAG
4-TGGCMW	STREME-4	chr12	6194380	6194385	+	6.68	TGGCAG
