## Supplementary material for "The cistrome response to hypoxia in human umbilical vein endothelial cells": Singh--Bass_Supplemental_FILE_S2: tomtom.tsv

Query_ID	Target_ID	Optimal_offset	p-value	E-value	q-value	Overlap	Query_consensus	Target_consensus	Orientation
2-GAAWGGAATC	ZN502_HUMAN.H11MO.0.C	10	5.50011e-09	2.20554e-06	4.37245e-06	10	GAATGGAATC	GAATGGAATCGAATGGAATC	+
2-GAAWGGAATC	SMCA5_HUMAN.H11MO.0.C	5	1.95743e-06	0.000784928	0.000778052	10	GAATGGAATC	GAATGGAATGGAATC	+
2-GAAWGGAATC	ZN582_HUMAN.H11MO.0.C	11	0.000526145	0.210984	0.139424	10	GAATGGAATC	CGAATGGAATCGAATGCAATCAAC	+
2-GAAWGGAATC	TEAD1_HUMAN.H11MO.0.A	1	0.000830731	0.333123	0.15368	10	GAATGGAATC	TGGCTGGAATGT	-
2-GAAWGGAATC	PO2F1_HUMAN.H11MO.0.C	4	0.00109969	0.440975	0.15368	10	GAATGGAATC	AATCGAATGCAAATAA	+
2-GAAWGGAATC	STAT2_HUMAN.H11MO.0.A	3	0.00123057	0.493457	0.15368	10	GAATGGAATC	AGGAAAATGAAACTGAAAG	+
2-GAAWGGAATC	TEAD4_HUMAN.H11MO.0.A	2	0.0013532	0.542634	0.15368	10	GAATGGAATC	ATGCCAGGAATGT	-
2-GAAWGGAATC	ZN394_HUMAN.H11MO.0.C	1	0.00246888	0.99002	0.245337	10	GAATGGAATC	AGAATGGAATAGAATGGAAT	+
3-AAAAAGCAA	STAT2_HUMAN.H11MO.0.A	3	0.00105867	0.424528	0.451428	9	AAAAAGCAA	AGGAAAATGAAACTGAAAG	+
3-AAAAAGCAA	FOXM1_HUMAN.H11MO.0.A	0	0.00122825	0.492529	0.451428	9	AAAAAGCAA	GCAAAGCAAACA	-
3-AAAAAGCAA	IRF3_HUMAN.H11MO.0.B	7	0.00212967	0.853998	0.451428	9	AAAAAGCAA	GAAAGGGAAAGGGAAAGTGA	+
3-AAAAAGCAA	FEZF1_HUMAN.H11MO.0.C	2	0.00235499	0.944352	0.451428	9	AAAAAGCAA	AAAAAGAGCAGC	-
4-TGGCMW	NFIA_HUMAN.H11MO.0.C	1	0.00210499	0.844099	0.503016	6	TGGCCA	TTGGCACGGTGCCAA	+
# Tomtom (Motif Comparison Tool): Version 5.5.5 compiled on Dec 6 2023 at 19:32:49
# The format of this file is described at https://meme-suite.org/meme/doc/tomtom-output-format.html.
# tomtom -verbosity 1 -oc streme_tomtom_out -min-overlap 5 -dist ed -evalue -thresh 1 -no-ssc streme_out/streme.xml db/motif_databases/HUMAN/HOCOMOCOv11_core_HUMAN_mono_meme_format.meme
