## Supplementary material for "The cistrome response to hypoxia in human umbilical vein endothelial cells": Singh--Bass_Supplemental_FILE_S2: xstreme.tsv

RANK	SEED_MOTIF	CLUSTER	SOURCE	ID	ALT_ID	CONSENSUS	WIDTH	SITES	SEA_PVALUE	EVALUE	EVALUE_ACC	SIM_SOURCE	SIM_MOTIF	MOTIF_URL
1	1	1	STREME	1-DCWGRA	STREME-1	DCWGRA	6	331	4.42e-021	1.57e-002	1	STREME	1-DCWGRA
2	1	2	db/motif_databases/HUMAN/HOCOMOCOv11_core_HUMAN_mono_meme_format.meme	ETV4_HUMAN.H11MO.0.B		VRCAGGAARBR	11	479	9.24e-010	3.76e-007	1	db/motif_databases/HUMAN/HOCOMOCOv11_core_HUMAN_mono_meme_format.meme	ETV4_HUMAN.H11MO.0.B	http://hocomoco.autosome.ru/motif/ETV4_HUMAN.H11MO.0.B
3	0	5	db/motif_databases/HUMAN/HOCOMOCOv11_core_HUMAN_mono_meme_format.meme	PO2F1_HUMAN.H11MO.0.C		AWKBRWATGSAAWYAW	16	33	1.50e-009	6.10e-007	1	db/motif_databases/HUMAN/HOCOMOCOv11_core_HUMAN_mono_meme_format.meme	PO2F1_HUMAN.H11MO.0.C	http://hocomoco.autosome.ru/motif/PO2F1_HUMAN.H11MO.0.C
4	0	5	db/motif_databases/HUMAN/HOCOMOCOv11_core_HUMAN_mono_meme_format.meme	TEAD1_HUMAN.H11MO.0.A		RCATTCCWGSCW	12	214	2.26e-009	9.19e-007	1	db/motif_databases/HUMAN/HOCOMOCOv11_core_HUMAN_mono_meme_format.meme	TEAD1_HUMAN.H11MO.0.A	http://hocomoco.autosome.ru/motif/TEAD1_HUMAN.H11MO.0.A
5	1	3	db/motif_databases/HUMAN/HOCOMOCOv11_core_HUMAN_mono_meme_format.meme	OLIG2_HUMAN.H11MO.0.B		CCAKCTGYTYYYYWBCHB	18	306	2.51e-009	1.02e-006	1	db/motif_databases/HUMAN/HOCOMOCOv11_core_HUMAN_mono_meme_format.meme	OLIG2_HUMAN.H11MO.0.B	http://hocomoco.autosome.ru/motif/OLIG2_HUMAN.H11MO.0.B
6	0	2	db/motif_databases/HUMAN/HOCOMOCOv11_core_HUMAN_mono_meme_format.meme	TEAD4_HUMAN.H11MO.0.A		RCATTCCWGRVAK	13	291	5.33e-009	2.17e-006	1	db/motif_databases/HUMAN/HOCOMOCOv11_core_HUMAN_mono_meme_format.meme	TEAD4_HUMAN.H11MO.0.A	http://hocomoco.autosome.ru/motif/TEAD4_HUMAN.H11MO.0.A
7	0	2	db/motif_databases/HUMAN/HOCOMOCOv11_core_HUMAN_mono_meme_format.meme	SMCA1_HUMAN.H11MO.0.C		CMARGAAGMATD	12	542	7.93e-009	3.23e-006	1	db/motif_databases/HUMAN/HOCOMOCOv11_core_HUMAN_mono_meme_format.meme	SMCA1_HUMAN.H11MO.0.C	http://hocomoco.autosome.ru/motif/SMCA1_HUMAN.H11MO.0.C
8	0	2	db/motif_databases/HUMAN/HOCOMOCOv11_core_HUMAN_mono_meme_format.meme	NFAC1_HUMAN.H11MO.0.B		AWGGAAARWVWGAMW	15	383	2.03e-008	8.26e-006	1	db/motif_databases/HUMAN/HOCOMOCOv11_core_HUMAN_mono_meme_format.meme	NFAC1_HUMAN.H11MO.0.B	http://hocomoco.autosome.ru/motif/NFAC1_HUMAN.H11MO.0.B
9	1	4	db/motif_databases/HUMAN/HOCOMOCOv11_core_HUMAN_mono_meme_format.meme	ZFP42_HUMAN.H11MO.0.A		GGCMGCCATTTT	12	232	3.72e-008	1.52e-005	1	db/motif_databases/HUMAN/HOCOMOCOv11_core_HUMAN_mono_meme_format.meme	ZFP42_HUMAN.H11MO.0.A	http://hocomoco.autosome.ru/motif/ZFP42_HUMAN.H11MO.0.A
10	1	5	MEME	TCCATTCCATTCC	MEME-1	TCCATTCCATTCC	13	31	2.30e-007	2.10e-044	1	db/motif_databases/HUMAN/HOCOMOCOv11_core_HUMAN_mono_meme_format.meme	ZN502_HUMAN.H11MO.0.C	http://hocomoco.autosome.ru/motif/ZN502_HUMAN.H11MO.0.C
11	1	6	STREME	4-TGGCMW	STREME-4	TGGCMW	6	140	2.41e-007	3.63e+000	1	db/motif_databases/HUMAN/HOCOMOCOv11_core_HUMAN_mono_meme_format.meme	NFIA_HUMAN.H11MO.0.C	http://hocomoco.autosome.ru/motif/NFIA_HUMAN.H11MO.0.C
12	0	14	db/motif_databases/HUMAN/HOCOMOCOv11_core_HUMAN_mono_meme_format.meme	BC11A_HUMAN.H11MO.0.A		RAAAGAGGAAGTGARAV	17	370	2.79e-007	1.13e-004	1	db/motif_databases/HUMAN/HOCOMOCOv11_core_HUMAN_mono_meme_format.meme	BC11A_HUMAN.H11MO.0.A	http://hocomoco.autosome.ru/motif/BC11A_HUMAN.H11MO.0.A
13	1	7	db/motif_databases/HUMAN/HOCOMOCOv11_core_HUMAN_mono_meme_format.meme	PRDM1_HUMAN.H11MO.0.A		RAAAGTGAAAGTGR	14	223	9.77e-007	3.98e-004	1	db/motif_databases/HUMAN/HOCOMOCOv11_core_HUMAN_mono_meme_format.meme	PRDM1_HUMAN.H11MO.0.A	http://hocomoco.autosome.ru/motif/PRDM1_HUMAN.H11MO.0.A
14	1	8	db/motif_databases/HUMAN/HOCOMOCOv11_core_HUMAN_mono_meme_format.meme	ZN214_HUMAN.H11MO.0.C		WCMWTYYTRWGSMHYTTGATGA	22	70	1.12e-006	4.54e-004	1	db/motif_databases/HUMAN/HOCOMOCOv11_core_HUMAN_mono_meme_format.meme	ZN214_HUMAN.H11MO.0.C	http://hocomoco.autosome.ru/motif/ZN214_HUMAN.H11MO.0.C
15	0	2	db/motif_databases/HUMAN/HOCOMOCOv11_core_HUMAN_mono_meme_format.meme	BCL6_HUMAN.H11MO.0.A		YKCTTTCYAGGAA	13	387	2.09e-006	8.52e-004	1	db/motif_databases/HUMAN/HOCOMOCOv11_core_HUMAN_mono_meme_format.meme	BCL6_HUMAN.H11MO.0.A	http://hocomoco.autosome.ru/motif/BCL6_HUMAN.H11MO.0.A
16	1	9	db/motif_databases/HUMAN/HOCOMOCOv11_core_HUMAN_mono_meme_format.meme	ZN274_HUMAN.H11MO.0.A		CAYACTGGAGAGAAACCCTA	20	135	3.98e-006	1.62e-003	1	db/motif_databases/HUMAN/HOCOMOCOv11_core_HUMAN_mono_meme_format.meme	ZN274_HUMAN.H11MO.0.A	http://hocomoco.autosome.ru/motif/ZN274_HUMAN.H11MO.0.A
17	1	10	db/motif_databases/HUMAN/HOCOMOCOv11_core_HUMAN_mono_meme_format.meme	MAF_HUMAN.H11MO.0.A		VAAWBTGCTGASTHWGCMD	19	273	5.84e-006	2.38e-003	1	db/motif_databases/HUMAN/HOCOMOCOv11_core_HUMAN_mono_meme_format.meme	MAF_HUMAN.H11MO.0.A	http://hocomoco.autosome.ru/motif/MAF_HUMAN.H11MO.0.A
18	0	3	db/motif_databases/HUMAN/HOCOMOCOv11_core_HUMAN_mono_meme_format.meme	LYL1_HUMAN.H11MO.0.A		CCAKCTGYTYYCTB	14	269	6.84e-006	2.78e-003	1	db/motif_databases/HUMAN/HOCOMOCOv11_core_HUMAN_mono_meme_format.meme	LYL1_HUMAN.H11MO.0.A	http://hocomoco.autosome.ru/motif/LYL1_HUMAN.H11MO.0.A
19	0	2	db/motif_databases/HUMAN/HOCOMOCOv11_core_HUMAN_mono_meme_format.meme	REL_HUMAN.H11MO.0.B		DRWRGGGRAATKCCA	15	275	8.00e-006	3.26e-003	1	db/motif_databases/HUMAN/HOCOMOCOv11_core_HUMAN_mono_meme_format.meme	REL_HUMAN.H11MO.0.B	http://hocomoco.autosome.ru/motif/REL_HUMAN.H11MO.0.B
20	0	2	db/motif_databases/HUMAN/HOCOMOCOv11_core_HUMAN_mono_meme_format.meme	FEV_HUMAN.H11MO.0.B		GCVGGAAGYG	10	447	1.15e-005	4.67e-003	1	db/motif_databases/HUMAN/HOCOMOCOv11_core_HUMAN_mono_meme_format.meme	FEV_HUMAN.H11MO.0.B	http://hocomoco.autosome.ru/motif/FEV_HUMAN.H11MO.0.B
21	0	2	db/motif_databases/HUMAN/HOCOMOCOv11_core_HUMAN_mono_meme_format.meme	PRDM6_HUMAN.H11MO.0.C		RRRARGAAAAAAA	13	295	1.26e-005	5.14e-003	1	db/motif_databases/HUMAN/HOCOMOCOv11_core_HUMAN_mono_meme_format.meme	PRDM6_HUMAN.H11MO.0.C	http://hocomoco.autosome.ru/motif/PRDM6_HUMAN.H11MO.0.C
22	0	5	db/motif_databases/HUMAN/HOCOMOCOv11_core_HUMAN_mono_meme_format.meme	ZN502_HUMAN.H11MO.0.C		GAATGGAATSGAATGGAATC	20	16	1.42e-005	5.77e-003	1	db/motif_databases/HUMAN/HOCOMOCOv11_core_HUMAN_mono_meme_format.meme	ZN502_HUMAN.H11MO.0.C	http://hocomoco.autosome.ru/motif/ZN502_HUMAN.H11MO.0.C
23	0	3	db/motif_databases/HUMAN/HOCOMOCOv11_core_HUMAN_mono_meme_format.meme	ZNF85_HUMAN.H11MO.0.C		AWAGAARWCTGMWGKAATCT	20	106	1.48e-005	6.01e-003	1	db/motif_databases/HUMAN/HOCOMOCOv11_core_HUMAN_mono_meme_format.meme	ZNF85_HUMAN.H11MO.0.C	http://hocomoco.autosome.ru/motif/ZNF85_HUMAN.H11MO.0.C
24	0	2	db/motif_databases/HUMAN/HOCOMOCOv11_core_HUMAN_mono_meme_format.meme	MZF1_HUMAN.H11MO.0.B		RRDRGGGAWTKRR	13	339	1.64e-005	6.68e-003	1	db/motif_databases/HUMAN/HOCOMOCOv11_core_HUMAN_mono_meme_format.meme	MZF1_HUMAN.H11MO.0.B	http://hocomoco.autosome.ru/motif/MZF1_HUMAN.H11MO.0.B
25	0	5	db/motif_databases/HUMAN/HOCOMOCOv11_core_HUMAN_mono_meme_format.meme	ZN394_HUMAN.H11MO.0.C		NRARWRGAAWNGAMWGRAAK	20	141	1.94e-005	7.90e-003	1	db/motif_databases/HUMAN/HOCOMOCOv11_core_HUMAN_mono_meme_format.meme	ZN394_HUMAN.H11MO.0.C	http://hocomoco.autosome.ru/motif/ZN394_HUMAN.H11MO.0.C
26	1	11	db/motif_databases/HUMAN/HOCOMOCOv11_core_HUMAN_mono_meme_format.meme	PO3F2_HUMAN.H11MO.0.A		YYCATGCATWTYCATTM	17	126	2.73e-005	1.11e-002	1	db/motif_databases/HUMAN/HOCOMOCOv11_core_HUMAN_mono_meme_format.meme	PO3F2_HUMAN.H11MO.0.A	http://hocomoco.autosome.ru/motif/PO3F2_HUMAN.H11MO.0.A
27	0	7	db/motif_databases/HUMAN/HOCOMOCOv11_core_HUMAN_mono_meme_format.meme	STAT2_HUMAN.H11MO.0.A		RRGRAAAHGAAACTGAAAV	19	113	2.90e-005	1.18e-002	1	db/motif_databases/HUMAN/HOCOMOCOv11_core_HUMAN_mono_meme_format.meme	STAT2_HUMAN.H11MO.0.A	http://hocomoco.autosome.ru/motif/STAT2_HUMAN.H11MO.0.A
28	0	3	db/motif_databases/HUMAN/HOCOMOCOv11_core_HUMAN_mono_meme_format.meme	BHA15_HUMAN.H11MO.0.B		SSAGCAGCTGG	11	145	4.91e-005	2.00e-002	1	db/motif_databases/HUMAN/HOCOMOCOv11_core_HUMAN_mono_meme_format.meme	BHA15_HUMAN.H11MO.0.B	http://hocomoco.autosome.ru/motif/BHA15_HUMAN.H11MO.0.B
29	0	2	db/motif_databases/HUMAN/HOCOMOCOv11_core_HUMAN_mono_meme_format.meme	ELK4_HUMAN.H11MO.0.A		SVCCGGAAGTGV	12	125	5.20e-005	2.12e-002	1	db/motif_databases/HUMAN/HOCOMOCOv11_core_HUMAN_mono_meme_format.meme	ELK4_HUMAN.H11MO.0.A	http://hocomoco.autosome.ru/motif/ELK4_HUMAN.H11MO.0.A
30	0	3	db/motif_databases/HUMAN/HOCOMOCOv11_core_HUMAN_mono_meme_format.meme	ATOH1_HUMAN.H11MO.0.B		RRCAGMTGG	9	105	6.76e-005	2.75e-002	1	db/motif_databases/HUMAN/HOCOMOCOv11_core_HUMAN_mono_meme_format.meme	ATOH1_HUMAN.H11MO.0.B	http://hocomoco.autosome.ru/motif/ATOH1_HUMAN.H11MO.0.B
31	0	3	db/motif_databases/HUMAN/HOCOMOCOv11_core_HUMAN_mono_meme_format.meme	MYOD1_HUMAN.H11MO.0.A		VCAGCTGYYBCYGBC	15	67	7.03e-005	2.86e-002	1	db/motif_databases/HUMAN/HOCOMOCOv11_core_HUMAN_mono_meme_format.meme	MYOD1_HUMAN.H11MO.0.A	http://hocomoco.autosome.ru/motif/MYOD1_HUMAN.H11MO.0.A
32	1	12	db/motif_databases/HUMAN/HOCOMOCOv11_core_HUMAN_mono_meme_format.meme	ZN667_HUMAN.H11MO.0.C		GTGSCYTTMARAGCTCMBC	19	229	8.33e-005	3.39e-002	1	db/motif_databases/HUMAN/HOCOMOCOv11_core_HUMAN_mono_meme_format.meme	ZN667_HUMAN.H11MO.0.C	http://hocomoco.autosome.ru/motif/ZN667_HUMAN.H11MO.0.C
33	0	7	db/motif_databases/HUMAN/HOCOMOCOv11_core_HUMAN_mono_meme_format.meme	IRF1_HUMAN.H11MO.0.A		RAAANWGAAASTGAAASYRR	20	95	8.82e-005	3.59e-002	1	db/motif_databases/HUMAN/HOCOMOCOv11_core_HUMAN_mono_meme_format.meme	IRF1_HUMAN.H11MO.0.A	http://hocomoco.autosome.ru/motif/IRF1_HUMAN.H11MO.0.A
34	0	8	db/motif_databases/HUMAN/HOCOMOCOv11_core_HUMAN_mono_meme_format.meme	ZN350_HUMAN.H11MO.0.C		CAGYYYTTTTATDWCCHR	18	425	8.91e-005	3.63e-002	1	db/motif_databases/HUMAN/HOCOMOCOv11_core_HUMAN_mono_meme_format.meme	ZN350_HUMAN.H11MO.0.C	http://hocomoco.autosome.ru/motif/ZN350_HUMAN.H11MO.0.C
35	1	13	db/motif_databases/HUMAN/HOCOMOCOv11_core_HUMAN_mono_meme_format.meme	SMAD3_HUMAN.H11MO.0.B		SYCTSHCWSCWS	12	276	1.16e-004	4.72e-002	1	db/motif_databases/HUMAN/HOCOMOCOv11_core_HUMAN_mono_meme_format.meme	SMAD3_HUMAN.H11MO.0.B	http://hocomoco.autosome.ru/motif/SMAD3_HUMAN.H11MO.0.B
36	1	14	MEME	YYTYYTCCTYCTYYC	MEME-2	YYTYYTCCTYCTYYC	15	50	2.44e-004	5.90e-012	1	db/motif_databases/HUMAN/HOCOMOCOv11_core_HUMAN_mono_meme_format.meme	MAZ_HUMAN.H11MO.0.A	http://hocomoco.autosome.ru/motif/MAZ_HUMAN.H11MO.0.A
37	0	5	STREME	2-GAAWGGAATC	STREME-2	GAAWGGAATC	10	52	2.51e-004	2.42e-001	1	db/motif_databases/HUMAN/HOCOMOCOv11_core_HUMAN_mono_meme_format.meme	ZN502_HUMAN.H11MO.0.C	http://hocomoco.autosome.ru/motif/ZN502_HUMAN.H11MO.0.C
38	1	15	STREME	3-AAAAAGCAA	STREME-3	AAAAAGCAA	9	30	5.59e-004	2.00e+000	1	db/motif_databases/HUMAN/HOCOMOCOv11_core_HUMAN_mono_meme_format.meme	STAT2_HUMAN.H11MO.0.A	http://hocomoco.autosome.ru/motif/STAT2_HUMAN.H11MO.0.A
# XSTREME (Motif Discovery and Enrichment Analysis): Version 5.5.5 released on Thu Sep 14 08:48:04 2023 +1000
# The format of this file is described at https://meme-suite.org/meme/doc/xstreme-output-format.html
# xstreme --oc . --time 240 --streme-totallength 4000000 --meme-searchsize 100000 --dna --order 0 --evt 0.05 --minw 6 --maxw 15 --align center --meme-mod zoops --m db/motif_databases/HUMAN/HOCOMOCOv11_core_HUMAN_mono_meme_format.meme --p cluster_1_coord_nodup.txt.fa
