## Supplementary material for "The cistrome response to hypoxia in human umbilical vein endothelial cells": Singh--Bass_Supplemental_FILE_S2: cluster_2_coord_nodup.txt

chr10	102245484	102245514
chr10	112859443	112859473
chr10	113139882	113139912
chr10	1137275	1137305
chr10	11686077	11686107
chr10	119970411	119970441
chr10	122183374	122183404
chr10	123957278	123957308
chr10	125144456	125144486
chr10	125513223	125513253
chr10	127910087	127910117
chr10	13165401	13165431
chr10	132331865	132331895
chr10	133342726	133342756
chr10	14826559	14826589
chr10	14972068	14972098
chr10	17056991	17057021
chr10	22642551	22642581
chr10	24451189	24451219
chr10	27820423	27820453
chr10	28368265	28368295
chr10	29445621	29445651
chr10	2968623	2968653
chr10	30186732	30186762
chr10	32364702	32364732
chr10	3548864	3548894
chr10	3565293	3565323
chr10	35751596	35751626
chr10	47210796	47210826
chr10	48670629	48670659
chr10	501150	501180
chr10	52172822	52172852
chr10	53066873	53066903
chr10	54930739	54930769
chr10	55332255	55332285
chr10	60811034	60811064
chr10	61752197	61752227
chr10	62153647	62153677
chr10	6244842	6244872
chr10	62972265	62972295
chr10	63773197	63773227
chr10	67670125	67670155
chr10	70004155	70004185
chr10	70656731	70656761
chr10	71112656	71112686
chr10	72922427	72922457
chr10	75295627	75295657
chr10	77873693	77873723
chr10	83690293	83690323
chr10	86397885	86397915
chr10	86747934	86747964
chr10	90214426	90214456
chr10	92413721	92413751
chr10	97320501	97320531
chr10	98338632	98338662
chr10	98577765	98577795
chr10	99392633	99392663
chr1	101260816	101260846
chr1	108704697	108704727
chr1	109342706	109342736
chr11	102079795	102079825
chr11	103185450	103185480
chr11	103380126	103380156
chr11	103591639	103591669
chr11	110185149	110185179
chr11	111134299	111134329
chr11	113710438	113710468
chr11	113919120	113919150
chr11	114292014	114292044
chr11	115656171	115656201
chr11	118186929	118186959
chr11	119321797	119321827
chr11	120780328	120780358
chr11	121710614	121710644
chr11	121898414	121898444
chr11	122045403	122045433
chr11	122264815	122264845
chr11	125355329	125355359
chr11	126181451	126181481
chr1	112819292	112819322
chr11	13475467	13475497
chr11	15081129	15081159
chr11	16184700	16184730
chr11	17564815	17564845
chr1	119611759	119611789
chr11	23021467	23021497
chr11	24781515	24781545
chr11	27862154	27862184
chr11	32313052	32313082
chr11	34205009	34205039
chr11	35337482	35337512
chr11	46938400	46938430
chr11	47974532	47974562
chr1	147979455	147979485
chr1	150366195	150366225
chr1	154453668	154453698
chr1	154810196	154810226
chr11	56097547	56097577
chr1	15697454	15697484
chr11	57030009	57030039
chr11	58575824	58575854
chr11	60251588	60251618
chr11	6039048	6039078
chr11	61768284	61768314
chr11	61870652	61870682
chr1	162627900	162627930
chr1	162663243	162663273
chr11	64566642	64566672
chr11	64763243	64763273
chr11	65334680	65334710
chr11	65472317	65472347
chr11	66418882	66418912
chr1	167939180	167939210
chr11	68164591	68164621
chr11	69684038	69684068
chr11	71998773	71998803
chr11	72813100	72813130
chr11	7333678	7333708
chr11	73789759	73789789
chr11	75774470	75774500
chr11	7578230	7578260
chr1	17736038	17736068
chr11	78808880	78808910
chr11	79015013	79015043
chr11	80580490	80580520
chr1	181448584	181448614
chr1	184329336	184329366
chr1	185096692	185096722
chr1	185314635	185314665
chr11	85809975	85810005
chr11	859806	859836
chr1	187381095	187381125
chr11	89453687	89453717
chr11	93775519	93775549
chr11	9906065	9906095
chr1	201266005	201266035
chr1	202657397	202657427
chr1	205850132	205850162
chr1	209703316	209703346
chr12	105118465	105118495
chr12	107208851	107208881
chr12	118370957	118370987
chr12	118387459	118387489
chr12	124422781	124422811
chr12	124898635	124898665
chr1	213123745	213123775
chr1	214497607	214497637
chr1	22274128	22274158
chr1	222817632	222817662
chr1	222889638	222889668
chr1	223354319	223354349
chr1	22488503	22488533
chr12	24922372	24922402
chr12	25387627	25387657
chr1	226093130	226093160
chr12	26823578	26823608
chr12	27010131	27010161
chr1	227437870	227437900
chr12	27786031	27786061
chr1	228074032	228074062
chr1	228085885	228085915
chr12	3068194	3068224
chr12	31732199	31732229
chr12	32382290	32382320
chr12	32693093	32693123
chr1	235624774	235624804
chr1	23772225	23772255
chr12	41253956	41253986
chr12	43750488	43750518
chr12	44931172	44931202
chr12	51243869	51243899
chr12	55681570	55681600
chr12	57263916	57263946
chr12	59079644	59079674
chr1	26102790	26102820
chr12	63979521	63979551
chr12	64561274	64561304
chr1	26810202	26810232
chr12	71614875	71614905
chr12	76656469	76656499
chr12	76821084	76821114
chr12	79454471	79454501
chr12	86440940	86440970
chr12	92169176	92169206
chr12	92505428	92505458
chr12	92650133	92650163
chr12	94619145	94619175
chr1	29465936	29465966
chr12	95918665	95918695
chr12	9602641	9602671
chr1	30106280	30106310
chr13	19846009	19846039
chr13	21420891	21420921
chr13	24671540	24671570
chr1	32620250	32620280
chr13	28401402	28401432
chr13	28476317	28476347
chr13	33686548	33686578
chr13	46559517	46559547
chr13	52415367	52415397
chr1	35505962	35505992
chr1	35877173	35877203
chr13	59480586	59480616
chr1	36034885	36034915
chr13	69567279	69567309
chr13	86934671	86934701
chr13	91134402	91134432
chr1	39129656	39129686
chr1	39268390	39268420
chr13	97946112	97946142
chr13	98466802	98466832
chr14	100030517	100030547
chr14	102285632	102285662
chr14	23562908	23562938
chr1	43225392	43225422
chr14	33218196	33218226
chr1	43526285	43526315
chr14	37195443	37195473
chr14	46881788	46881818
chr1	44731066	44731096
chr14	47853495	47853525
chr14	50441951	50441981
chr14	65833066	65833096
chr14	68468849	68468879
chr14	68734827	68734857
chr14	70982399	70982429
chr1	47147258	47147288
chr14	76410691	76410721
chr1	47906201	47906231
chr14	79504302	79504332
chr1	48530936	48530966
chr14	89936827	89936857
chr14	91140872	91140902
chr14	92719525	92719555
chr1	51929065	51929095
chr15	36130705	36130735
chr15	36769248	36769278
chr15	39897129	39897159
chr15	40895031	40895061
chr15	50886090	50886120
chr15	52095689	52095719
chr15	52653108	52653138
chr15	53300537	53300567
chr15	57506244	57506274
chr15	59688059	59688089
chr15	59700174	59700204
chr15	60127795	60127825
chr15	60407674	60407704
chr15	61834268	61834298
chr15	64602620	64602650
chr15	65384992	65385022
chr15	70320575	70320605
chr15	71282287	71282317
chr15	72557617	72557647
chr15	74542027	74542057
chr15	78439080	78439110
chr15	84831759	84831789
chr1	58574914	58574944
chr15	90004792	90004822
chr1	5916171	5916201
chr15	92391805	92391835
chr15	92832522	92832552
chr15	94972398	94972428
chr15	95894744	95894774
chr15	96367590	96367620
chr1	59947468	59947498
chr16	20850049	20850079
chr16	34596088	34596118
chr1	63714278	63714308
chr16	47712242	47712272
chr16	48276303	48276333
chr16	4909912	4909942
chr16	4973097	4973127
chr16	66660887	66660917
chr16	70588653	70588683
chr16	73199378	73199408
chr17	17045410	17045440
chr17	1784162	1784192
chr17	19569969	19569999
chr1	72050802	72050832
chr1	7248040	7248070
chr17	2598350	2598380
chr17	28599696	28599726
chr17	32350929	32350959
chr1	73352281	73352311
chr17	34510861	34510891
chr17	45000396	45000426
chr17	48050645	48050675
chr17	48995540	48995570
chr17	5049946	5049976
chr17	55585812	55585842
chr17	57481023	57481053
chr17	59396253	59396283
chr17	59769965	59769995
chr17	61159638	61159668
chr17	66230508	66230538
chr17	68414117	68414147
chr17	69061091	69061121
chr1	77762188	77762218
chr17	78381896	78381926
chr17	78808282	78808312
chr17	79659018	79659048
chr1	78003040	78003070
chr17	8135095	8135125
chr1	79505726	79505756
chr1	79617952	79617982
chr1	81327859	81327889
chr18	133481	133511
chr1	8182235	8182265
chr18	22668264	22668294
chr18	25853906	25853936
chr18	34593214	34593244
chr18	37040229	37040259
chr18	45275670	45275700
chr18	63506210	63506240
chr1	87624518	87624548
chr1	87846237	87846267
chr18	9148118	9148148
chr19	10583556	10583586
chr19	10858412	10858442
chr19	11529205	11529235
chr19	12162929	12162959
chr19	12965087	12965117
chr19	1597111	1597141
chr1	91841400	91841430
chr19	3459102	3459132
chr19	3509798	3509828
chr19	4523457	4523487
chr19	47210801	47210831
chr1	94863673	94863703
chr19	49672510	49672540
chr1	95043496	95043526
chr1	9517138	9517168
chr1	97986579	97986609
chr20	14334491	14334521
chr20	2364272	2364302
chr20	25238042	25238072
chr20	29881283	29881313
chr20	30830087	30830117
chr20	34891387	34891417
chr20	48330078	48330108
chr20	48933486	48933516
chr20	5140283	5140313
chr20	54486766	54486796
chr20	59006305	59006335
chr20	8427881	8427911
chr2	102334638	102334668
chr2	104827896	104827926
chr2	110679446	110679476
chr21	14346340	14346370
chr21	14630725	14630755
chr21	16280427	16280457
chr21	17427237	17427267
chr21	18801639	18801669
chr2	121363898	121363928
chr2	121811401	121811431
chr2	132909586	132909616
chr2	133026708	133026738
chr2	134236608	134236638
chr21	41458297	41458327
chr2	144521220	144521250
chr2	147989960	147989990
chr2	157869332	157869362
chr2	158627304	158627334
chr2	165238479	165238509
chr2	166852843	166852873
chr2	171114105	171114135
chr2	174158172	174158202
chr2	174952712	174952742
chr2	179422156	179422186
chr2	181038098	181038128
chr2	196696541	196696571
chr2	199372337	199372367
chr2	201414332	201414362
chr2	205889261	205889291
chr2	212892419	212892449
chr2	215535954	215535984
chr2	219073562	219073592
chr22	21998282	21998312
chr2	222919972	222920002
chr2	225738695	225738725
chr22	26476138	26476168
chr2	227406422	227406452
chr2	227570769	227570799
chr22	27975767	27975797
chr22	31584438	31584468
chr2	232333560	232333590
chr2	233025061	233025091
chr2	23404004	23404034
chr2	234246133	234246163
chr22	35155052	35155082
chr22	35548594	35548624
chr2	237000647	237000677
chr2	238620181	238620211
chr2	241608433	241608463
chr22	42621687	42621717
chr22	46797629	46797659
chr2	26994015	26994045
chr2	29118063	29118093
chr2	31170239	31170269
chr2	37455484	37455514
chr2	45317706	45317736
chr2	45490254	45490284
chr2	54033873	54033903
chr2	54590394	54590424
chr2	58063773	58063803
chr2	64307150	64307180
chr2	68441925	68441955
chr2	69125930	69125960
chr2	75582976	75583006
chr2	8761746	8761776
chr2	9211889	9211919
chr2	9337192	9337222
chr2	96206093	96206123
chr2	99644555	99644585
chr3	100289442	100289472
chr3	100992239	100992269
chr3	10250576	10250606
chr3	107236107	107236137
chr3	111963554	111963584
chr3	117553652	117553682
chr3	120113727	120113757
chr3	122264914	122264944
chr3	12370898	12370928
chr3	124986941	124986971
chr3	126540601	126540631
chr3	129413920	129413950
chr3	135125379	135125409
chr3	139173840	139173870
chr3	141421750	141421780
chr3	147268645	147268675
chr3	156039315	156039345
chr3	156497563	156497593
chr3	159872634	159872664
chr3	16496794	16496824
chr3	171771322	171771352
chr3	175194315	175194345
chr3	179021676	179021706
chr3	179324419	179324449
chr3	185774072	185774102
chr3	185821237	185821267
chr3	190503159	190503189
chr3	190701189	190701219
chr3	192888301	192888331
chr3	195574763	195574793
chr3	196779048	196779078
chr3	23867567	23867597
chr3	27447331	27447361
chr3	30286252	30286282
chr3	38493218	38493248
chr3	39880225	39880255
chr3	40043447	40043477
chr3	42755847	42755877
chr3	58234832	58234862
chr3	61726017	61726047
chr3	65736431	65736461
chr3	7391218	7391248
chr3	81364643	81364673
chr3	94433924	94433954
chr3	98868391	98868421
chr4	108092355	108092385
chr4	108535880	108535910
chr4	11075443	11075473
chr4	112897783	112897813
chr4	113394879	113394909
chr4	118744080	118744110
chr4	121307953	121307983
chr4	122828040	122828070
chr4	12947164	12947194
chr4	136386505	136386535
chr4	138035083	138035113
chr4	152706124	152706154
chr4	153409625	153409655
chr4	157977282	157977312
chr4	161448624	161448654
chr4	16790888	16790918
chr4	173329636	173329666
chr4	173850426	173850456
chr4	174154643	174154673
chr4	184408245	184408275
chr4	184728957	184728987
chr4	186029484	186029514
chr4	186133048	186133078
chr4	19690317	19690347
chr4	21058600	21058630
chr4	25173824	25173854
chr4	3122452	3122482
chr4	51885549	51885579
chr4	5378172	5378202
chr4	57020555	57020585
chr4	6942445	6942475
chr4	7070933	7070963
chr4	7857295	7857325
chr4	82793322	82793352
chr4	83012059	83012089
chr4	86223695	86223725
chr4	89876580	89876610
chr4	90723890	90723920
chr4	99864039	99864069
chr5	102971873	102971903
chr5	105041712	105041742
chr5	106691888	106691918
chr5	111556694	111556724
chr5	113337042	113337072
chr5	113547089	113547119
chr5	115366236	115366266
chr5	116032139	116032169
chr5	122516320	122516350
chr5	127942388	127942418
chr5	134561928	134561958
chr5	14463744	14463774
chr5	148152087	148152117
chr5	149323733	149323763
chr5	149431234	149431264
chr5	151774122	151774152
chr5	15228557	15228587
chr5	169421455	169421485
chr5	172978907	172978937
chr5	173925640	173925670
chr5	176138865	176138895
chr5	26129780	26129810
chr5	34790164	34790194
chr5	38441973	38442003
chr5	39149085	39149115
chr5	40689692	40689722
chr5	41636771	41636801
chr5	42945223	42945253
chr5	43040452	43040482
chr5	63771901	63771931
chr5	72938459	72938489
chr5	73629980	73630010
chr5	78534498	78534528
chr5	82174791	82174821
chr5	87150843	87150873
chr5	93987118	93987148
chr5	96716069	96716099
chr6	125747044	125747074
chr6	129667648	129667678
chr6	129733485	129733515
chr6	132963150	132963180
chr6	13303880	13303910
chr6	134421185	134421215
chr6	136525791	136525821
chr6	136927495	136927525
chr6	138537222	138537252
chr6	146311233	146311263
chr6	153000391	153000421
chr6	153044513	153044543
chr6	169720382	169720412
chr6	17930712	17930742
chr6	19988755	19988785
chr6	2688573	2688603
chr6	34865171	34865201
chr6	36176864	36176894
chr6	38117430	38117460
chr6	41092618	41092648
chr6	44079292	44079322
chr6	46144494	46144524
chr6	49849743	49849773
chr6	5362262	5362292
chr6	70399192	70399222
chr6	73290662	73290692
chr6	77021413	77021443
chr6	79737442	79737472
chr6	79949318	79949348
chr6	85451665	85451695
chr6	85721952	85721982
chr6	89978259	89978289
chr6	98258010	98258040
chr7	102288437	102288467
chr7	105782775	105782805
chr7	112104263	112104293
chr7	112162407	112162437
chr7	117405740	117405770
chr7	127667099	127667129
chr7	129959029	129959059
chr7	130369509	130369539
chr7	130943785	130943815
chr7	133107898	133107928
chr7	136086863	136086893
chr7	138031714	138031744
chr7	138842179	138842209
chr7	141356285	141356315
chr7	155345135	155345165
chr7	156746105	156746135
chr7	17952104	17952134
chr7	22441251	22441281
chr7	22728627	22728657
chr7	23430485	23430515
chr7	25003093	25003123
chr7	28096812	28096842
chr7	30358224	30358254
chr7	31100589	31100619
chr7	33196061	33196091
chr7	36115694	36115724
chr7	38525177	38525207
chr7	47353527	47353557
chr7	47946837	47946867
chr7	75671460	75671490
chr7	80937238	80937268
chr7	82330370	82330400
chr7	88884331	88884361
chr7	98151370	98151400
chr8	108266628	108266658
chr8	108835334	108835364
chr8	116659505	116659535
chr8	121699064	121699094
chr8	125434775	125434805
chr8	125990427	125990457
chr8	130721678	130721708
chr8	130796936	130796966
chr8	131331352	131331382
chr8	13727834	13727864
chr8	138435576	138435606
chr8	140957840	140957870
chr8	141038107	141038137
chr8	17075422	17075452
chr8	18957673	18957703
chr8	23881366	23881396
chr8	25065733	25065763
chr8	30363789	30363819
chr8	33464982	33465012
chr8	38262920	38262950
chr8	40111143	40111173
chr8	41430251	41430281
chr8	42155759	42155789
chr8	53863468	53863498
chr8	55915048	55915078
chr8	6585740	6585770
chr8	66481367	66481397
chr8	73483966	73483996
chr8	73677864	73677894
chr8	75514954	75514984
chr8	76732903	76732933
chr8	85463334	85463364
chr8	92042792	92042822
chr8	92758493	92758523
chr8	99624454	99624484
chr9	100063320	100063350
chr9	100589816	100589846
chr9	10904205	10904235
chr9	113580435	113580465
chr9	113604294	113604324
chr9	121743480	121743510
chr9	122037124	122037154
chr9	122281943	122281973
chr9	122454610	122454640
chr9	122580498	122580528
chr9	131215046	131215076
chr9	134399631	134399661
chr9	27063568	27063598
chr9	33180978	33181008
chr9	36102458	36102488
chr9	41031706	41031736
chr9	4866722	4866752
chr9	5580339	5580369
chr9	84404255	84404285
chr9	8855175	8855205
chrX	103343284	103343314
chrX	108699513	108699543
chrX	111244430	111244460
chrX	114611175	114611205
chrX	118974536	118974566
chrX	132587682	132587712
chrX	133776277	133776307
chrX	134377740	134377770
chrX	134737143	134737173
chrX	135760454	135760484
chrX	16123369	16123399
chrX	24231251	24231281
chrX	30626942	30626972
chrX	49289501	49289531
chrX	51168830	51168860
chrX	95076660	95076690
chrY	11293873	11293903
