## Supplementary material for "The cistrome response to hypoxia in human umbilical vein endothelial cells": Singh--Bass_Supplemental_FILE_S2: xstreme.tsv

RANK	SEED_MOTIF	CLUSTER	SOURCE	ID	ALT_ID	CONSENSUS	WIDTH	SITES	SEA_PVALUE	EVALUE	EVALUE_ACC	SIM_SOURCE	SIM_MOTIF	MOTIF_URL
1	0	3	db/motif_databases/HUMAN/HOCOMOCOv11_core_HUMAN_mono_meme_format.meme	MAFB_HUMAN.H11MO.0.B		TGCTGASTYAD	11	484	2.64e-019	1.08e-016	1	db/motif_databases/HUMAN/HOCOMOCOv11_core_HUMAN_mono_meme_format.meme	MAFB_HUMAN.H11MO.0.B	http://hocomoco.autosome.ru/motif/MAFB_HUMAN.H11MO.0.B
2	1	1	db/motif_databases/HUMAN/HOCOMOCOv11_core_HUMAN_mono_meme_format.meme	SMAD3_HUMAN.H11MO.0.B		SYCTSHCWSCWS	12	470	2.13e-017	8.70e-015	1	db/motif_databases/HUMAN/HOCOMOCOv11_core_HUMAN_mono_meme_format.meme	SMAD3_HUMAN.H11MO.0.B	http://hocomoco.autosome.ru/motif/SMAD3_HUMAN.H11MO.0.B
3	1	2	STREME	2-CAGARG	STREME-2	CAGARG	6	364	2.70e-016	7.33e-002	1	STREME	2-CAGARG
4	1	3	MEME	TGAGTCAK	MEME-2	TGAGTCAK	8	68	4.53e-015	2.70e-038	1	db/motif_databases/HUMAN/HOCOMOCOv11_core_HUMAN_mono_meme_format.meme	FOSL2_HUMAN.H11MO.0.A	http://hocomoco.autosome.ru/motif/FOSL2_HUMAN.H11MO.0.A
5	0	3	STREME	3-MTGACTCA	STREME-3	MTGACTCA	8	53	1.91e-014	6.11e-001	1	db/motif_databases/HUMAN/HOCOMOCOv11_core_HUMAN_mono_meme_format.meme	FOS_HUMAN.H11MO.0.A	http://hocomoco.autosome.ru/motif/FOS_HUMAN.H11MO.0.A
6	1	4	MEME	GCCASYAGRKGGCRS	MEME-1	GCCASYAGRKGGCRS	15	64	2.54e-014	1.60e-070	1	db/motif_databases/HUMAN/HOCOMOCOv11_core_HUMAN_mono_meme_format.meme	CTCF_HUMAN.H11MO.0.A	http://hocomoco.autosome.ru/motif/CTCF_HUMAN.H11MO.0.A
7	0	3	db/motif_databases/HUMAN/HOCOMOCOv11_core_HUMAN_mono_meme_format.meme	FOSL2_HUMAN.H11MO.0.A		NDRTGAGTCAYH	12	43	5.27e-014	2.15e-011	1	db/motif_databases/HUMAN/HOCOMOCOv11_core_HUMAN_mono_meme_format.meme	FOSL2_HUMAN.H11MO.0.A	http://hocomoco.autosome.ru/motif/FOSL2_HUMAN.H11MO.0.A
8	0	3	db/motif_databases/HUMAN/HOCOMOCOv11_core_HUMAN_mono_meme_format.meme	FOSL1_HUMAN.H11MO.0.A		KRVTGAGTCAYH	12	56	1.44e-013	5.88e-011	1	db/motif_databases/HUMAN/HOCOMOCOv11_core_HUMAN_mono_meme_format.meme	FOSL1_HUMAN.H11MO.0.A	http://hocomoco.autosome.ru/motif/FOSL1_HUMAN.H11MO.0.A
9	1	5	STREME	4-CAGCCT	STREME-4	CAGCCT	6	97	2.05e-013	1.95e+000	1	db/motif_databases/HUMAN/HOCOMOCOv11_core_HUMAN_mono_meme_format.meme	ZN770_HUMAN.H11MO.0.C	http://hocomoco.autosome.ru/motif/ZN770_HUMAN.H11MO.0.C
10	1	6	STREME	5-TGGAAA	STREME-5	TGGAAA	6	117	2.29e-013	2.50e+000	1	db/motif_databases/HUMAN/HOCOMOCOv11_core_HUMAN_mono_meme_format.meme	NFAC3_HUMAN.H11MO.0.B	http://hocomoco.autosome.ru/motif/NFAC3_HUMAN.H11MO.0.B
11	1	7	db/motif_databases/HUMAN/HOCOMOCOv11_core_HUMAN_mono_meme_format.meme	TBX21_HUMAN.H11MO.0.A		GDGDRGGTGTGRV	13	392	2.60e-013	1.07e-010	1	db/motif_databases/HUMAN/HOCOMOCOv11_core_HUMAN_mono_meme_format.meme	TBX21_HUMAN.H11MO.0.A	http://hocomoco.autosome.ru/motif/TBX21_HUMAN.H11MO.0.A
12	1	8	MEME	ASAGGAARYRG	MEME-3	ASAGGAARYRG	11	54	2.95e-013	1.10e-006	1	db/motif_databases/HUMAN/HOCOMOCOv11_core_HUMAN_mono_meme_format.meme	ERG_HUMAN.H11MO.0.A	http://hocomoco.autosome.ru/motif/ERG_HUMAN.H11MO.0.A
13	0	3	db/motif_databases/HUMAN/HOCOMOCOv11_core_HUMAN_mono_meme_format.meme	JUNB_HUMAN.H11MO.0.A		DVTGAGTCABH	11	40	4.69e-013	1.92e-010	1	db/motif_databases/HUMAN/HOCOMOCOv11_core_HUMAN_mono_meme_format.meme	JUNB_HUMAN.H11MO.0.A	http://hocomoco.autosome.ru/motif/JUNB_HUMAN.H11MO.0.A
14	0	3	db/motif_databases/HUMAN/HOCOMOCOv11_core_HUMAN_mono_meme_format.meme	MAF_HUMAN.H11MO.0.A		VAAWBTGCTGASTHWGCMD	19	266	1.43e-012	5.83e-010	1	db/motif_databases/HUMAN/HOCOMOCOv11_core_HUMAN_mono_meme_format.meme	MAF_HUMAN.H11MO.0.A	http://hocomoco.autosome.ru/motif/MAF_HUMAN.H11MO.0.A
15	0	3	db/motif_databases/HUMAN/HOCOMOCOv11_core_HUMAN_mono_meme_format.meme	JUND_HUMAN.H11MO.0.A		RRTGAGTCAYY	11	42	2.48e-012	1.02e-009	1	db/motif_databases/HUMAN/HOCOMOCOv11_core_HUMAN_mono_meme_format.meme	JUND_HUMAN.H11MO.0.A	http://hocomoco.autosome.ru/motif/JUND_HUMAN.H11MO.0.A
16	1	9	db/motif_databases/HUMAN/HOCOMOCOv11_core_HUMAN_mono_meme_format.meme	ISL1_HUMAN.H11MO.0.A		VCTAATKGV	9	538	6.11e-012	2.50e-009	1	db/motif_databases/HUMAN/HOCOMOCOv11_core_HUMAN_mono_meme_format.meme	ISL1_HUMAN.H11MO.0.A	http://hocomoco.autosome.ru/motif/ISL1_HUMAN.H11MO.0.A
17	0	7	db/motif_databases/HUMAN/HOCOMOCOv11_core_HUMAN_mono_meme_format.meme	ITF2_HUMAN.H11MO.0.C		DGCAGSTGKS	10	390	6.97e-012	2.85e-009	1	db/motif_databases/HUMAN/HOCOMOCOv11_core_HUMAN_mono_meme_format.meme	ITF2_HUMAN.H11MO.0.C	http://hocomoco.autosome.ru/motif/ITF2_HUMAN.H11MO.0.C
18	0	4	db/motif_databases/HUMAN/HOCOMOCOv11_core_HUMAN_mono_meme_format.meme	CTCFL_HUMAN.H11MO.0.A		GCCDSYAGGGGGCGCYV	17	44	7.36e-012	3.01e-009	1	db/motif_databases/HUMAN/HOCOMOCOv11_core_HUMAN_mono_meme_format.meme	CTCFL_HUMAN.H11MO.0.A	http://hocomoco.autosome.ru/motif/CTCFL_HUMAN.H11MO.0.A
19	0	1	db/motif_databases/HUMAN/HOCOMOCOv11_core_HUMAN_mono_meme_format.meme	SMAD2_HUMAN.H11MO.0.A		TGTCTGNCWCCT	12	217	3.08e-011	1.26e-008	1	db/motif_databases/HUMAN/HOCOMOCOv11_core_HUMAN_mono_meme_format.meme	SMAD2_HUMAN.H11MO.0.A	http://hocomoco.autosome.ru/motif/SMAD2_HUMAN.H11MO.0.A
20	0	7	db/motif_databases/HUMAN/HOCOMOCOv11_core_HUMAN_mono_meme_format.meme	HTF4_HUMAN.H11MO.0.A		DSCAGSTGKG	10	339	1.67e-010	6.83e-008	1	db/motif_databases/HUMAN/HOCOMOCOv11_core_HUMAN_mono_meme_format.meme	HTF4_HUMAN.H11MO.0.A	http://hocomoco.autosome.ru/motif/HTF4_HUMAN.H11MO.0.A
21	1	10	db/motif_databases/HUMAN/HOCOMOCOv11_core_HUMAN_mono_meme_format.meme	BHA15_HUMAN.H11MO.0.B		SSAGCAGCTGG	11	200	5.03e-010	2.06e-007	1	db/motif_databases/HUMAN/HOCOMOCOv11_core_HUMAN_mono_meme_format.meme	BHA15_HUMAN.H11MO.0.B	http://hocomoco.autosome.ru/motif/BHA15_HUMAN.H11MO.0.B
22	0	4	db/motif_databases/HUMAN/HOCOMOCOv11_core_HUMAN_mono_meme_format.meme	CTCF_HUMAN.H11MO.0.A		YGGCCACCAGRKGGCRSYV	19	37	8.56e-010	3.50e-007	1	db/motif_databases/HUMAN/HOCOMOCOv11_core_HUMAN_mono_meme_format.meme	CTCF_HUMAN.H11MO.0.A	http://hocomoco.autosome.ru/motif/CTCF_HUMAN.H11MO.0.A
23	0	8	db/motif_databases/HUMAN/HOCOMOCOv11_core_HUMAN_mono_meme_format.meme	ETV4_HUMAN.H11MO.0.B		VRCAGGAARBR	11	415	1.56e-009	6.38e-007	1	db/motif_databases/HUMAN/HOCOMOCOv11_core_HUMAN_mono_meme_format.meme	ETV4_HUMAN.H11MO.0.B	http://hocomoco.autosome.ru/motif/ETV4_HUMAN.H11MO.0.B
24	0	3	db/motif_databases/HUMAN/HOCOMOCOv11_core_HUMAN_mono_meme_format.meme	FOSB_HUMAN.H11MO.0.A		RTGAGTCAB	9	185	2.16e-009	8.82e-007	1	db/motif_databases/HUMAN/HOCOMOCOv11_core_HUMAN_mono_meme_format.meme	FOSB_HUMAN.H11MO.0.A	http://hocomoco.autosome.ru/motif/FOSB_HUMAN.H11MO.0.A
25	0	10	db/motif_databases/HUMAN/HOCOMOCOv11_core_HUMAN_mono_meme_format.meme	ZEB1_HUMAN.H11MO.0.A		BVCAGGTGWG	10	374	4.20e-009	1.72e-006	1	db/motif_databases/HUMAN/HOCOMOCOv11_core_HUMAN_mono_meme_format.meme	ZEB1_HUMAN.H11MO.0.A	http://hocomoco.autosome.ru/motif/ZEB1_HUMAN.H11MO.0.A
26	0	10	db/motif_databases/HUMAN/HOCOMOCOv11_core_HUMAN_mono_meme_format.meme	PTF1A_HUMAN.H11MO.0.B		SCAGCTGBYBBYBYYCHC	18	199	6.71e-009	2.75e-006	1	db/motif_databases/HUMAN/HOCOMOCOv11_core_HUMAN_mono_meme_format.meme	PTF1A_HUMAN.H11MO.0.B	http://hocomoco.autosome.ru/motif/PTF1A_HUMAN.H11MO.0.B
27	0	1	db/motif_databases/HUMAN/HOCOMOCOv11_core_HUMAN_mono_meme_format.meme	TBX3_HUMAN.H11MO.0.C		DRAGGTGBSAR	11	242	1.06e-008	4.33e-006	1	db/motif_databases/HUMAN/HOCOMOCOv11_core_HUMAN_mono_meme_format.meme	TBX3_HUMAN.H11MO.0.C	http://hocomoco.autosome.ru/motif/TBX3_HUMAN.H11MO.0.C
28	0	1	db/motif_databases/HUMAN/HOCOMOCOv11_core_HUMAN_mono_meme_format.meme	LYL1_HUMAN.H11MO.0.A		CCAKCTGYTYYCTB	14	249	1.42e-008	5.82e-006	1	db/motif_databases/HUMAN/HOCOMOCOv11_core_HUMAN_mono_meme_format.meme	LYL1_HUMAN.H11MO.0.A	http://hocomoco.autosome.ru/motif/LYL1_HUMAN.H11MO.0.A
29	0	8	db/motif_databases/HUMAN/HOCOMOCOv11_core_HUMAN_mono_meme_format.meme	ETV1_HUMAN.H11MO.0.A		SRCCGGAAGYG	11	115	1.69e-008	6.91e-006	1	db/motif_databases/HUMAN/HOCOMOCOv11_core_HUMAN_mono_meme_format.meme	ETV1_HUMAN.H11MO.0.A	http://hocomoco.autosome.ru/motif/ETV1_HUMAN.H11MO.0.A
30	1	11	db/motif_databases/HUMAN/HOCOMOCOv11_core_HUMAN_mono_meme_format.meme	LEF1_HUMAN.H11MO.0.A		BCCTTTSWWNTBYH	14	466	2.00e-008	8.16e-006	1	db/motif_databases/HUMAN/HOCOMOCOv11_core_HUMAN_mono_meme_format.meme	LEF1_HUMAN.H11MO.0.A	http://hocomoco.autosome.ru/motif/LEF1_HUMAN.H11MO.0.A
31	0	3	db/motif_databases/HUMAN/HOCOMOCOv11_core_HUMAN_mono_meme_format.meme	NF2L2_HUMAN.H11MO.0.A		WWYTGCTGAGTCAT	14	69	7.02e-008	2.87e-005	1	db/motif_databases/HUMAN/HOCOMOCOv11_core_HUMAN_mono_meme_format.meme	NF2L2_HUMAN.H11MO.0.A	http://hocomoco.autosome.ru/motif/NF2L2_HUMAN.H11MO.0.A
32	0	6	db/motif_databases/HUMAN/HOCOMOCOv11_core_HUMAN_mono_meme_format.meme	NFAC2_HUMAN.H11MO.0.B		TGGAAAAWY	9	175	7.61e-008	3.11e-005	1	db/motif_databases/HUMAN/HOCOMOCOv11_core_HUMAN_mono_meme_format.meme	NFAC2_HUMAN.H11MO.0.B	http://hocomoco.autosome.ru/motif/NFAC2_HUMAN.H11MO.0.B
33	0	7	db/motif_databases/HUMAN/HOCOMOCOv11_core_HUMAN_mono_meme_format.meme	SALL4_HUMAN.H11MO.0.B		GSDGGGWGGG	10	275	9.28e-008	3.80e-005	1	db/motif_databases/HUMAN/HOCOMOCOv11_core_HUMAN_mono_meme_format.meme	SALL4_HUMAN.H11MO.0.B	http://hocomoco.autosome.ru/motif/SALL4_HUMAN.H11MO.0.B
34	1	12	db/motif_databases/HUMAN/HOCOMOCOv11_core_HUMAN_mono_meme_format.meme	NR4A1_HUMAN.H11MO.0.A		AAAGGKCAV	9	201	1.28e-007	5.22e-005	1	db/motif_databases/HUMAN/HOCOMOCOv11_core_HUMAN_mono_meme_format.meme	NR4A1_HUMAN.H11MO.0.A	http://hocomoco.autosome.ru/motif/NR4A1_HUMAN.H11MO.0.A
35	0	7	db/motif_databases/HUMAN/HOCOMOCOv11_core_HUMAN_mono_meme_format.meme	TFE2_HUMAN.H11MO.0.A		SMCAGCTGCWB	11	126	1.45e-007	5.92e-005	1	db/motif_databases/HUMAN/HOCOMOCOv11_core_HUMAN_mono_meme_format.meme	TFE2_HUMAN.H11MO.0.A	http://hocomoco.autosome.ru/motif/TFE2_HUMAN.H11MO.0.A
36	0	3	db/motif_databases/HUMAN/HOCOMOCOv11_core_HUMAN_mono_meme_format.meme	BACH2_HUMAN.H11MO.0.A		TGCTGAGTCAB	11	135	1.59e-007	6.49e-005	1	db/motif_databases/HUMAN/HOCOMOCOv11_core_HUMAN_mono_meme_format.meme	BACH2_HUMAN.H11MO.0.A	http://hocomoco.autosome.ru/motif/BACH2_HUMAN.H11MO.0.A
36	0	3	db/motif_databases/HUMAN/HOCOMOCOv11_core_HUMAN_mono_meme_format.meme	JUN_HUMAN.H11MO.0.A		DRTGAGTCAYH	11	135	1.59e-007	6.49e-005	1	db/motif_databases/HUMAN/HOCOMOCOv11_core_HUMAN_mono_meme_format.meme	JUN_HUMAN.H11MO.0.A	http://hocomoco.autosome.ru/motif/JUN_HUMAN.H11MO.0.A
37	0	3	db/motif_databases/HUMAN/HOCOMOCOv11_core_HUMAN_mono_meme_format.meme	RORG_HUMAN.H11MO.0.C		RRAASTRGGTCA	12	72	1.74e-007	7.12e-005	1	db/motif_databases/HUMAN/HOCOMOCOv11_core_HUMAN_mono_meme_format.meme	RORG_HUMAN.H11MO.0.C	http://hocomoco.autosome.ru/motif/RORG_HUMAN.H11MO.0.C
38	0	8	db/motif_databases/HUMAN/HOCOMOCOv11_core_HUMAN_mono_meme_format.meme	ETV5_HUMAN.H11MO.0.C		RRRSAGGAARDGRV	14	398	2.01e-007	8.21e-005	1	db/motif_databases/HUMAN/HOCOMOCOv11_core_HUMAN_mono_meme_format.meme	ETV5_HUMAN.H11MO.0.C	http://hocomoco.autosome.ru/motif/ETV5_HUMAN.H11MO.0.C
39	0	3	db/motif_databases/HUMAN/HOCOMOCOv11_core_HUMAN_mono_meme_format.meme	MAFK_HUMAN.H11MO.0.A		RAWWHTGCTGASTCAGCA	18	52	3.04e-007	1.24e-004	1	db/motif_databases/HUMAN/HOCOMOCOv11_core_HUMAN_mono_meme_format.meme	MAFK_HUMAN.H11MO.0.A	http://hocomoco.autosome.ru/motif/MAFK_HUMAN.H11MO.0.A
40	1	13	db/motif_databases/HUMAN/HOCOMOCOv11_core_HUMAN_mono_meme_format.meme	TGIF1_HUMAN.H11MO.0.A		TGACAGS	7	459	3.41e-007	1.39e-004	1	db/motif_databases/HUMAN/HOCOMOCOv11_core_HUMAN_mono_meme_format.meme	TGIF1_HUMAN.H11MO.0.A	http://hocomoco.autosome.ru/motif/TGIF1_HUMAN.H11MO.0.A
41	0	10	db/motif_databases/HUMAN/HOCOMOCOv11_core_HUMAN_mono_meme_format.meme	ZBT18_HUMAN.H11MO.0.C		KCCAGMTGTKB	11	176	4.08e-007	1.67e-004	1	db/motif_databases/HUMAN/HOCOMOCOv11_core_HUMAN_mono_meme_format.meme	ZBT18_HUMAN.H11MO.0.C	http://hocomoco.autosome.ru/motif/ZBT18_HUMAN.H11MO.0.C
42	0	3	db/motif_databases/HUMAN/HOCOMOCOv11_core_HUMAN_mono_meme_format.meme	NFE2_HUMAN.H11MO.0.A		VVRTGACTCAGCA	13	174	5.26e-007	2.15e-004	1	db/motif_databases/HUMAN/HOCOMOCOv11_core_HUMAN_mono_meme_format.meme	NFE2_HUMAN.H11MO.0.A	http://hocomoco.autosome.ru/motif/NFE2_HUMAN.H11MO.0.A
43	0	3	db/motif_databases/HUMAN/HOCOMOCOv11_core_HUMAN_mono_meme_format.meme	BACH1_HUMAN.H11MO.0.A		TGCTGAGTCABSS	13	43	6.25e-007	2.56e-004	1	db/motif_databases/HUMAN/HOCOMOCOv11_core_HUMAN_mono_meme_format.meme	BACH1_HUMAN.H11MO.0.A	http://hocomoco.autosome.ru/motif/BACH1_HUMAN.H11MO.0.A
44	0	8	db/motif_databases/HUMAN/HOCOMOCOv11_core_HUMAN_mono_meme_format.meme	ELK1_HUMAN.H11MO.0.B		RCCGGAAGTGV	11	151	1.08e-006	4.43e-004	1	db/motif_databases/HUMAN/HOCOMOCOv11_core_HUMAN_mono_meme_format.meme	ELK1_HUMAN.H11MO.0.B	http://hocomoco.autosome.ru/motif/ELK1_HUMAN.H11MO.0.B
45	1	14	db/motif_databases/HUMAN/HOCOMOCOv11_core_HUMAN_mono_meme_format.meme	ZFP42_HUMAN.H11MO.0.A		GGCMGCCATTTT	12	141	1.09e-006	4.44e-004	1	db/motif_databases/HUMAN/HOCOMOCOv11_core_HUMAN_mono_meme_format.meme	ZFP42_HUMAN.H11MO.0.A	http://hocomoco.autosome.ru/motif/ZFP42_HUMAN.H11MO.0.A
46	0	6	db/motif_databases/HUMAN/HOCOMOCOv11_core_HUMAN_mono_meme_format.meme	NFAC1_HUMAN.H11MO.0.B		AWGGAAARWVWGAMW	15	324	1.55e-006	6.36e-004	1	db/motif_databases/HUMAN/HOCOMOCOv11_core_HUMAN_mono_meme_format.meme	NFAC1_HUMAN.H11MO.0.B	http://hocomoco.autosome.ru/motif/NFAC1_HUMAN.H11MO.0.B
47	1	15	db/motif_databases/HUMAN/HOCOMOCOv11_core_HUMAN_mono_meme_format.meme	SMCA1_HUMAN.H11MO.0.C		CMARGAAGMATD	12	232	1.88e-006	7.67e-004	1	db/motif_databases/HUMAN/HOCOMOCOv11_core_HUMAN_mono_meme_format.meme	SMCA1_HUMAN.H11MO.0.C	http://hocomoco.autosome.ru/motif/SMCA1_HUMAN.H11MO.0.C
48	0	8	db/motif_databases/HUMAN/HOCOMOCOv11_core_HUMAN_mono_meme_format.meme	BC11A_HUMAN.H11MO.0.A		RAAAGAGGAAGTGARAV	17	275	3.77e-006	1.54e-003	1	db/motif_databases/HUMAN/HOCOMOCOv11_core_HUMAN_mono_meme_format.meme	BC11A_HUMAN.H11MO.0.A	http://hocomoco.autosome.ru/motif/BC11A_HUMAN.H11MO.0.A
49	1	16	db/motif_databases/HUMAN/HOCOMOCOv11_core_HUMAN_mono_meme_format.meme	TEAD1_HUMAN.H11MO.0.A		RCATTCCWGSCW	12	165	4.05e-006	1.66e-003	1	db/motif_databases/HUMAN/HOCOMOCOv11_core_HUMAN_mono_meme_format.meme	TEAD1_HUMAN.H11MO.0.A	http://hocomoco.autosome.ru/motif/TEAD1_HUMAN.H11MO.0.A
50	1	17	db/motif_databases/HUMAN/HOCOMOCOv11_core_HUMAN_mono_meme_format.meme	FOXO1_HUMAN.H11MO.0.A		KBBYTGTTTHCN	12	371	4.48e-006	1.83e-003	1	db/motif_databases/HUMAN/HOCOMOCOv11_core_HUMAN_mono_meme_format.meme	FOXO1_HUMAN.H11MO.0.A	http://hocomoco.autosome.ru/motif/FOXO1_HUMAN.H11MO.0.A
51	0	8	db/motif_databases/HUMAN/HOCOMOCOv11_core_HUMAN_mono_meme_format.meme	FEV_HUMAN.H11MO.0.B		GCVGGAAGYG	10	301	5.26e-006	2.15e-003	1	db/motif_databases/HUMAN/HOCOMOCOv11_core_HUMAN_mono_meme_format.meme	FEV_HUMAN.H11MO.0.B	http://hocomoco.autosome.ru/motif/FEV_HUMAN.H11MO.0.B
52	0	17	db/motif_databases/HUMAN/HOCOMOCOv11_core_HUMAN_mono_meme_format.meme	FOXP1_HUMAN.H11MO.0.A		TBTGTTTMY	9	267	5.81e-006	2.38e-003	1	db/motif_databases/HUMAN/HOCOMOCOv11_core_HUMAN_mono_meme_format.meme	FOXP1_HUMAN.H11MO.0.A	http://hocomoco.autosome.ru/motif/FOXP1_HUMAN.H11MO.0.A
53	0	15	db/motif_databases/HUMAN/HOCOMOCOv11_core_HUMAN_mono_meme_format.meme	STAT4_HUMAN.H11MO.0.A		YTTCYYRGMAV	11	242	1.09e-005	4.45e-003	1	db/motif_databases/HUMAN/HOCOMOCOv11_core_HUMAN_mono_meme_format.meme	STAT4_HUMAN.H11MO.0.A	http://hocomoco.autosome.ru/motif/STAT4_HUMAN.H11MO.0.A
54	0	1	db/motif_databases/HUMAN/HOCOMOCOv11_core_HUMAN_mono_meme_format.meme	SMAD4_HUMAN.H11MO.0.B		CWGTCTGDCACCT	13	185	1.50e-005	6.12e-003	1	db/motif_databases/HUMAN/HOCOMOCOv11_core_HUMAN_mono_meme_format.meme	SMAD4_HUMAN.H11MO.0.B	http://hocomoco.autosome.ru/motif/SMAD4_HUMAN.H11MO.0.B
55	1	18	db/motif_databases/HUMAN/HOCOMOCOv11_core_HUMAN_mono_meme_format.meme	EGR1_HUMAN.H11MO.0.A		VDRDGCGKGGGYGGRRR	17	164	2.12e-005	8.66e-003	1	db/motif_databases/HUMAN/HOCOMOCOv11_core_HUMAN_mono_meme_format.meme	EGR1_HUMAN.H11MO.0.A	http://hocomoco.autosome.ru/motif/EGR1_HUMAN.H11MO.0.A
56	0	3	db/motif_databases/HUMAN/HOCOMOCOv11_core_HUMAN_mono_meme_format.meme	FOS_HUMAN.H11MO.0.A		VTGAGTCAB	9	179	2.19e-005	8.94e-003	1	db/motif_databases/HUMAN/HOCOMOCOv11_core_HUMAN_mono_meme_format.meme	FOS_HUMAN.H11MO.0.A	http://hocomoco.autosome.ru/motif/FOS_HUMAN.H11MO.0.A
57	0	8	db/motif_databases/HUMAN/HOCOMOCOv11_core_HUMAN_mono_meme_format.meme	ERG_HUMAN.H11MO.0.A		RRRSAGGAAGYGG	13	38	2.22e-005	9.07e-003	1	db/motif_databases/HUMAN/HOCOMOCOv11_core_HUMAN_mono_meme_format.meme	ERG_HUMAN.H11MO.0.A	http://hocomoco.autosome.ru/motif/ERG_HUMAN.H11MO.0.A
58	0	8	db/motif_databases/HUMAN/HOCOMOCOv11_core_HUMAN_mono_meme_format.meme	STAT6_HUMAN.H11MO.0.B		TTCTSWGGAAR	11	217	2.40e-005	9.82e-003	1	db/motif_databases/HUMAN/HOCOMOCOv11_core_HUMAN_mono_meme_format.meme	STAT6_HUMAN.H11MO.0.B	http://hocomoco.autosome.ru/motif/STAT6_HUMAN.H11MO.0.B
59	0	10	db/motif_databases/HUMAN/HOCOMOCOv11_core_HUMAN_mono_meme_format.meme	MYF6_HUMAN.H11MO.0.C		CASCTGC	7	101	3.44e-005	1.41e-002	1	db/motif_databases/HUMAN/HOCOMOCOv11_core_HUMAN_mono_meme_format.meme	MYF6_HUMAN.H11MO.0.C	http://hocomoco.autosome.ru/motif/MYF6_HUMAN.H11MO.0.C
60	0	8	db/motif_databases/HUMAN/HOCOMOCOv11_core_HUMAN_mono_meme_format.meme	ETV2_HUMAN.H11MO.0.B		RRARRCAGGAARYRGS	16	81	3.50e-005	1.43e-002	1	db/motif_databases/HUMAN/HOCOMOCOv11_core_HUMAN_mono_meme_format.meme	ETV2_HUMAN.H11MO.0.B	http://hocomoco.autosome.ru/motif/ETV2_HUMAN.H11MO.0.B
61	0	4	STREME	1-CACTAGRTG	STREME-1	CACTAGRTG	9	30	3.64e-005	6.95e-002	1	db/motif_databases/HUMAN/HOCOMOCOv11_core_HUMAN_mono_meme_format.meme	CTCF_HUMAN.H11MO.0.A	http://hocomoco.autosome.ru/motif/CTCF_HUMAN.H11MO.0.A
62	0	12	db/motif_databases/HUMAN/HOCOMOCOv11_core_HUMAN_mono_meme_format.meme	FEZF1_HUMAN.H11MO.0.C		DYTGYYCTTTTH	12	213	4.97e-005	2.03e-002	1	db/motif_databases/HUMAN/HOCOMOCOv11_core_HUMAN_mono_meme_format.meme	FEZF1_HUMAN.H11MO.0.C	http://hocomoco.autosome.ru/motif/FEZF1_HUMAN.H11MO.0.C
63	0	8	db/motif_databases/HUMAN/HOCOMOCOv11_core_HUMAN_mono_meme_format.meme	ETS1_HUMAN.H11MO.0.A		RRRCMGGAAGTGG	13	70	5.55e-005	2.27e-002	1	db/motif_databases/HUMAN/HOCOMOCOv11_core_HUMAN_mono_meme_format.meme	ETS1_HUMAN.H11MO.0.A	http://hocomoco.autosome.ru/motif/ETS1_HUMAN.H11MO.0.A
64	0	11	db/motif_databases/HUMAN/HOCOMOCOv11_core_HUMAN_mono_meme_format.meme	ZN394_HUMAN.H11MO.0.C		NRARWRGAAWNGAMWGRAAK	20	285	5.97e-005	2.44e-002	1	db/motif_databases/HUMAN/HOCOMOCOv11_core_HUMAN_mono_meme_format.meme	ZN394_HUMAN.H11MO.0.C	http://hocomoco.autosome.ru/motif/ZN394_HUMAN.H11MO.0.C
65	0	8	db/motif_databases/HUMAN/HOCOMOCOv11_core_HUMAN_mono_meme_format.meme	ETS2_HUMAN.H11MO.0.B		RDVRGGAARVRRR	13	382	6.39e-005	2.62e-002	1	db/motif_databases/HUMAN/HOCOMOCOv11_core_HUMAN_mono_meme_format.meme	ETS2_HUMAN.H11MO.0.B	http://hocomoco.autosome.ru/motif/ETS2_HUMAN.H11MO.0.B
66	0	17	db/motif_databases/HUMAN/HOCOMOCOv11_core_HUMAN_mono_meme_format.meme	FOXK1_HUMAN.H11MO.0.A		TGTTTMCHTT	10	297	8.35e-005	3.41e-002	1	db/motif_databases/HUMAN/HOCOMOCOv11_core_HUMAN_mono_meme_format.meme	FOXK1_HUMAN.H11MO.0.A	http://hocomoco.autosome.ru/motif/FOXK1_HUMAN.H11MO.0.A
67	0	8	db/motif_databases/HUMAN/HOCOMOCOv11_core_HUMAN_mono_meme_format.meme	ELK4_HUMAN.H11MO.0.A		SVCCGGAAGTGV	12	66	8.52e-005	3.49e-002	1	db/motif_databases/HUMAN/HOCOMOCOv11_core_HUMAN_mono_meme_format.meme	ELK4_HUMAN.H11MO.0.A	http://hocomoco.autosome.ru/motif/ELK4_HUMAN.H11MO.0.A
68	0	3	db/motif_databases/HUMAN/HOCOMOCOv11_core_HUMAN_mono_meme_format.meme	PDX1_HUMAN.H11MO.0.A		TGATTGATK	9	35	9.50e-005	3.88e-002	1	db/motif_databases/HUMAN/HOCOMOCOv11_core_HUMAN_mono_meme_format.meme	PDX1_HUMAN.H11MO.0.A	http://hocomoco.autosome.ru/motif/PDX1_HUMAN.H11MO.0.A
69	0	1	db/motif_databases/HUMAN/HOCOMOCOv11_core_HUMAN_mono_meme_format.meme	ZN563_HUMAN.H11MO.0.C		RGGNTCMTNDCHGGCAGCTGY	21	182	1.06e-004	4.34e-002	1	db/motif_databases/HUMAN/HOCOMOCOv11_core_HUMAN_mono_meme_format.meme	ZN563_HUMAN.H11MO.0.C	http://hocomoco.autosome.ru/motif/ZN563_HUMAN.H11MO.0.C
70	0	13	db/motif_databases/HUMAN/HOCOMOCOv11_core_HUMAN_mono_meme_format.meme	ZN317_HUMAN.H11MO.0.C		GAHTRACAGCWGACTTCTCA	20	52	1.22e-004	4.98e-002	1	db/motif_databases/HUMAN/HOCOMOCOv11_core_HUMAN_mono_meme_format.meme	ZN317_HUMAN.H11MO.0.C	http://hocomoco.autosome.ru/motif/ZN317_HUMAN.H11MO.0.C
# XSTREME (Motif Discovery and Enrichment Analysis): Version 5.5.5 released on Thu Sep 14 08:48:04 2023 +1000
# The format of this file is described at https://meme-suite.org/meme/doc/xstreme-output-format.html
# xstreme --oc . --time 240 --streme-totallength 4000000 --meme-searchsize 100000 --dna --order 0 --evt 0.05 --minw 6 --maxw 15 --align center --meme-mod zoops --m db/motif_databases/HUMAN/HOCOMOCOv11_core_HUMAN_mono_meme_format.meme --p cluster_2_coord_nodup.txt.fa
