## Supplementary material for "The cistrome response to hypoxia in human umbilical vein endothelial cells": Singh--Bass_Supplemental_FILE_S2: cluster_3_coord_nodup.txt

chr10	103830336	103830366
chr10	110361037	110361067
chr10	114009264	114009294
chr10	114877212	114877242
chr10	115651449	115651479
chr10	124560507	124560537
chr10	13589492	13589522
chr10	16899852	16899882
chr10	17249935	17249965
chr10	31147423	31147453
chr10	33116356	33116386
chr10	44820764	44820794
chr10	50536895	50536925
chr10	51468485	51468515
chr10	60964665	60964695
chr10	62264938	62264968
chr10	70276407	70276437
chr10	71792919	71792949
chr10	72612467	72612497
chr10	77785093	77785123
chr10	7956670	7956700
chr10	86100658	86100688
chr10	86868496	86868526
chr10	92640301	92640331
chr10	96258091	96258121
chr10	97454908	97454938
chr10	98425870	98425900
chr11	10208213	10208243
chr11	102599676	102599706
chr11	102640414	102640444
chr11	106078297	106078327
chr11	110305918	110305948
chr11	113494210	113494240
chr11	114076063	114076093
chr11	117202613	117202643
chr11	117819244	117819274
chr11	119178449	119178479
chr11	120229960	120229990
chr11	121063906	121063936
chr11	128180650	128180680
chr11	132158884	132158914
chr11	16252575	16252605
chr1	11907820	11907850
chr11	2305511	2305541
chr1	12604390	12604420
chr11	26285040	26285070
chr11	28343496	28343526
chr11	3073198	3073228
chr11	36035153	36035183
chr11	44415372	44415402
chr1	145927172	145927202
chr1	150281404	150281434
chr1	150922658	150922688
chr1	152399233	152399263
chr1	154151550	154151580
chr1	155938295	155938325
chr1	16056261	16056291
chr11	60844312	60844342
chr11	61747838	61747868
chr11	62171432	62171462
chr11	62732984	62733014
chr11	6282166	6282196
chr11	64230480	64230510
chr1	164618013	164618043
chr11	65653673	65653703
chr11	67507873	67507903
chr11	68009740	68009770
chr1	168082427	168082457
chr11	73818578	73818608
chr1	174040566	174040596
chr1	175481301	175481331
chr11	75627056	75627086
chr11	77136303	77136333
chr1	183291958	183291988
chr1	185368542	185368572
chr1	187010744	187010774
chr11	87281674	87281704
chr11	96705025	96705055
chr12	101570177	101570207
chr12	104177764	104177794
chr12	105705839	105705869
chr12	108734592	108734622
chr12	109053235	109053265
chr12	109385658	109385688
chr12	109448447	109448477
chr12	110024495	110024525
chr12	110585417	110585447
chr12	111313927	111313957
chr12	111945404	111945434
chr12	113408071	113408101
chr12	116390080	116390110
chr12	119513072	119513102
chr1	212288874	212288904
chr12	124054037	124054067
chr12	12684991	12685021
chr12	13125248	13125278
chr1	214416450	214416480
chr1	21535027	21535057
chr12	15662908	15662938
chr1	223745796	223745826
chr1	22625688	22625718
chr1	233261360	233261390
chr1	234212887	234212917
chr1	234659715	234659745
chr1	234861394	234861424
chr12	40970501	40970531
chr12	42360939	42360969
chr12	54759912	54759942
chr12	68317247	68317277
chr12	7280680	7280710
chr12	8692558	8692588
chr12	93365729	93365759
chr12	95674895	95674925
chr12	96911726	96911756
chr12	97149117	97149147
chr13	102537288	102537318
chr13	109791505	109791535
chr13	111194862	111194892
chr13	30395590	30395620
chr13	31773916	31773946
chr13	32731823	32731853
chr13	39863122	39863152
chr1	36133635	36133665
chr1	37468970	37469000
chr13	80742208	80742238
chr13	99614704	99614734
chr14	102063304	102063334
chr14	105108111	105108141
chr1	42684293	42684323
chr14	27366805	27366835
chr14	31859042	31859072
chr14	38776225	38776255
chr14	64800237	64800267
chr14	68045513	68045543
chr14	71322210	71322240
chr14	71402599	71402629
chr14	71863260	71863290
chr14	75518898	75518928
chr14	89767930	89767960
chr14	90781494	90781524
chr14	91326753	91326783
chr14	94637225	94637255
chr14	99687945	99687975
chr1	51220530	51220560
chr1	53182160	53182190
chr15	34147479	34147509
chr15	36883808	36883838
chr15	38414532	38414562
chr15	40030421	40030451
chr15	43872606	43872636
chr15	50316214	50316244
chr1	55071659	55071689
chr15	53717083	53717113
chr15	55357926	55357956
chr15	55648552	55648582
chr15	66759092	66759122
chr15	73573850	73573880
chr15	78059339	78059369
chr15	78241105	78241135
chr1	58652752	58652782
chr15	90219703	90219733
chr1	6034638	6034668
chr16	23060887	23060917
chr16	29729416	29729446
chr16	3131938	3131968
chr16	3654426	3654456
chr16	53817334	53817364
chr16	56793743	56793773
chr16	56813050	56813080
chr1	66207704	66207734
chr16	78437528	78437558
chr17	11880900	11880930
chr17	17355086	17355116
chr17	2812419	2812449
chr17	29927786	29927816
chr17	31974684	31974714
chr17	32551376	32551406
chr17	33674744	33674774
chr17	42002968	42002998
chr17	4332459	4332489
chr17	47802563	47802593
chr17	48351993	48352023
chr17	48497297	48497327
chr17	48884844	48884874
chr17	50695261	50695291
chr17	56222443	56222473
chr17	56756699	56756729
chr17	57295598	57295628
chr17	57480942	57480972
chr17	57537639	57537669
chr17	60577719	60577749
chr1	76331169	76331199
chr17	67995283	67995313
chr17	69523439	69523469
chr17	75065910	75065940
chr17	76053752	76053782
chr17	76547510	76547540
chr17	78986156	78986186
chr17	79728771	79728801
chr17	80344436	80344466
chr17	82531736	82531766
chr17	879770	879800
chr18	12079815	12079845
chr1	81681751	81681781
chr18	2337746	2337776
chr18	28736075	28736105
chr18	43587754	43587784
chr18	44047817	44047847
chr1	84834644	84834674
chr18	62191323	62191353
chr1	86884079	86884109
chr18	839760	839790
chr18	8635275	8635305
chr1	89544172	89544202
chr19	17784542	17784572
chr19	3126140	3126170
chr19	35090672	35090702
chr19	41272951	41272981
chr19	44512474	44512504
chr19	44692280	44692310
chr19	46671052	46671082
chr19	46841893	46841923
chr19	49199033	49199063
chr19	50388356	50388386
chr19	50705612	50705642
chr19	5791249	5791279
chr19	58317653	58317683
chr1	99177645	99177675
chr20	10309572	10309602
chr20	43692132	43692162
chr20	44780319	44780349
chr20	52128652	52128682
chr20	58310694	58310724
chr20	7936665	7936695
chr2	105238116	105238146
chr2	108170161	108170191
chr2	111160913	111160943
chr2	112465563	112465593
chr21	17586029	17586059
chr2	119823927	119823957
chr21	26090731	26090761
chr2	131085631	131085661
chr21	33685788	33685818
chr2	155369111	155369141
chr2	168350538	168350568
chr2	170052229	170052259
chr2	172932085	172932115
chr2	17643392	17643422
chr2	189115262	189115292
chr2	190759842	190759872
chr2	201866174	201866204
chr2	206915346	206915376
chr2	215507317	215507347
chr2	222025067	222025097
chr22	27937635	27937665
chr2	234289082	234289112
chr22	35684415	35684445
chr2	239295590	239295620
chr2	240226025	240226055
chr2	24355060	24355090
chr22	45246531	45246561
chr22	46314457	46314487
chr2	24809769	24809799
chr2	26325977	26326007
chr2	27855672	27855702
chr2	30127741	30127771
chr2	37181938	37181968
chr2	45291403	45291433
chr2	48357148	48357178
chr2	63432554	63432584
chr2	9201802	9201832
chr2	96538714	96538744
chr2	98891766	98891796
chr3	106628506	106628536
chr3	111978905	111978935
chr3	113231929	113231959
chr3	117323046	117323076
chr3	120693583	120693613
chr3	130659009	130659039
chr3	136142739	136142769
chr3	141979206	141979236
chr3	14482501	14482531
chr3	146551310	146551340
chr3	156773007	156773037
chr3	169218565	169218595
chr3	183356611	183356641
chr3	18394092	18394122
chr3	187913825	187913855
chr3	23881020	23881050
chr3	28286764	28286794
chr3	37183522	37183552
chr3	38397555	38397585
chr3	42021140	42021170
chr3	47605902	47605932
chr3	53087881	53087911
chr3	58560835	58560865
chr3	58588191	58588221
chr3	65995316	65995346
chr3	69012181	69012211
chr3	69090150	69090180
chr3	88031952	88031982
chr3	89099157	89099187
chr3	98259916	98259946
chr4	109978876	109978906
chr4	129344168	129344198
chr4	139530999	139531029
chr4	139761589	139761619
chr4	148140736	148140766
chr4	153143123	153143153
chr4	155371662	155371692
chr4	161952586	161952616
chr4	17033157	17033187
chr4	172892514	172892544
chr4	183300725	183300755
chr4	185242930	185242960
chr4	185875031	185875061
chr4	186068184	186068214
chr4	25908519	25908549
chr4	30473695	30473725
chr4	4260413	4260443
chr4	44674600	44674630
chr4	48133797	48133827
chr4	55398227	55398257
chr4	76977922	76977952
chr4	8035584	8035614
chr4	8407070	8407100
chr5	106489174	106489204
chr5	112186560	112186590
chr5	114101334	114101364
chr5	114367238	114367268
chr5	132190408	132190438
chr5	132283603	132283633
chr5	132464615	132464645
chr5	132907269	132907299
chr5	135462397	135462427
chr5	137743211	137743241
chr5	143985856	143985886
chr5	150847297	150847327
chr5	151239485	151239515
chr5	155098619	155098649
chr5	16552909	16552939
chr5	172111990	172112020
chr5	177318052	177318082
chr5	32443328	32443358
chr5	40689628	40689658
chr5	57451726	57451756
chr5	73365628	73365658
chr5	74296889	74296919
chr5	82107442	82107472
chr5	91419760	91419790
chr5	93681700	93681730
chr5	93874272	93874302
chr5	96175296	96175326
chr5	96729326	96729356
chr6	111667050	111667080
chr6	116847390	116847420
chr6	126936100	126936130
chr6	127342374	127342404
chr6	12844872	12844902
chr6	129767612	129767642
chr6	1424504	1424534
chr6	143010169	143010199
chr6	149929604	149929634
chr6	155809053	155809083
chr6	15791503	15791533
chr6	16759275	16759305
chr6	20564369	20564399
chr6	27866495	27866525
chr6	28354298	28354328
chr6	28496270	28496300
chr6	41632597	41632627
chr6	44116926	44116956
chr6	44122978	44123008
chr6	50792066	50792096
chr6	52416079	52416109
chr6	52663811	52663841
chr6	53315553	53315583
chr6	53651323	53651353
chr6	56259886	56259916
chr6	56549157	56549187
chr6	56730874	56730904
chr6	579517	579547
chr6	7276065	7276095
chr6	8047636	8047666
chr7	100041585	100041615
chr7	101818038	101818068
chr7	129367747	129367777
chr7	13179201	13179231
chr7	132394468	132394498
chr7	134515965	134515995
chr7	135512299	135512329
chr7	149985066	149985096
chr7	24382110	24382140
chr7	36281020	36281050
chr7	36623927	36623957
chr7	50142496	50142526
chr7	818459	818489
chr7	87237061	87237091
chr7	92610074	92610104
chr7	92837432	92837462
chr7	96253590	96253620
chr7	99030080	99030110
chr8	101297087	101297117
chr8	108080604	108080634
chr8	122447604	122447634
chr8	127734225	127734255
chr8	130094871	130094901
chr8	145020183	145020213
chr8	20137858	20137888
chr8	24509626	24509656
chr8	25170250	25170280
chr8	25615914	25615944
chr8	29200361	29200391
chr8	42469037	42469067
chr8	48308664	48308694
chr8	54446245	54446275
chr8	56173815	56173845
chr8	58946217	58946247
chr8	63063947	63063977
chr8	79903998	79904028
chr9	100438049	100438079
chr9	108951766	108951796
chr9	123102835	123102865
chr9	126558214	126558244
chr9	128940867	128940897
chr9	129006960	129006990
chr9	129036441	129036471
chr9	129964322	129964352
chr9	131559796	131559826
chr9	131799368	131799398
chr9	135864620	135864650
chr9	136784389	136784419
chr9	15533422	15533452
chr9	2126070	2126100
chr9	33645908	33645938
chr9	33852388	33852418
chr9	34150408	34150438
chr9	5518682	5518712
chr9	94554516	94554546
chr9	96109854	96109884
chrX	10190548	10190578
chrX	105701890	105701920
chrX	109891078	109891108
chrX	134999644	134999674
chrX	57156585	57156615
chrX	68197120	68197150
chrX	70970794	70970824
chrX	80578700	80578730
