## Supplementary material for "The cistrome response to hypoxia in human umbilical vein endothelial cells": Singh--Bass_Supplemental_FILE_S2: motif_alignment.txt

Query_ID	Target_ID	Optimal_offset	p-value	E-value	q-value	Overlap	Query_consensus	Target_consensus	Orientation
1	1	0	9.54804e-18	4.96498e-16	6.99293e-16	6	CAGCAG	CAGCAG	+
1	19	3	0.000560223	0.0291316	0.0205152	6	CAGCAG	TCACAGCAGGGGGCC	-
1	4	4	0.00113998	0.0592791	0.0278306	6	CAGCAG	TGGCCACCAGGGGGCGCCA	+
1	2	2	0.00245055	0.127429	0.0448692	6	CAGCAG	GCCACTAGGGGGCAC	-
1	3	2	0.00357946	0.186132	0.0524315	6	CAGCAG	GCCGCCAGGGGGCGCCG	+
1	25	6	0.00437222	0.227356	0.0533699	6	CAGCAG	ATGACTCAGCAGTT	-
2	2	0	1.54143e-44	8.01543e-43	1.4083e-42	15	GTGCCCCCTAGTGGC	GTGCCCCCTAGTGGC	+
2	4	2	3.06235e-16	1.59242e-14	1.39946e-14	15	GTGCCCCCTAGTGGC	TGGCGCCCCCTGGTGGCCA	-
2	3	2	1.6824e-10	8.74847e-09	5.12558e-09	15	GTGCCCCCTAGTGGC	CGGCGCCCCCTGGCGGC	-
2	1	-7	0.00191582	0.0996228	0.0437755	6	GTGCCCCCTAGTGGC	CTGCTG	-
3	3	0	0	0	0	17	GCCGCCAGGGGGCGCCG	GCCGCCAGGGGGCGCCG	+
3	4	2	4.85534e-15	2.52478e-13	2.31978e-13	17	GCCGCCAGGGGGCGCCG	TGGCCACCAGGGGGCGCCA	+
3	2	0	1.1931e-09	6.20413e-08	3.80025e-08	15	GCCGCCAGGGGGCGCCG	GCCACTAGGGGGCAC	-
4	4	0	0	0	0	19	TGGCCACCAGGGGGCGCCA	TGGCCACCAGGGGGCGCCA	+
4	3	-2	9.13704e-17	4.75126e-15	3.70259e-15	17	TGGCCACCAGGGGGCGCCA	GCCGCCAGGGGGCGCCG	+
4	2	-2	4.0455e-16	2.10366e-14	1.0929e-14	15	TGGCCACCAGGGGGCGCCA	GCCACTAGGGGGCAC	-
4	1	-4	0.000459168	0.0238768	0.00930341	6	TGGCCACCAGGGGGCGCCA	CAGCAG	+
4	48	-5	0.00251645	0.130855	0.0407895	9	TGGCCACCAGGGGGCGCCA	AGCAGATGG	+
4	19	-1	0.00351653	0.18286	0.0475	15	TGGCCACCAGGGGGCGCCA	TCACAGCAGGGGGCC	-
4	10	-5	0.00460781	0.239606	0.0526961	9	TGGCCACCAGGGGGCGCCA	AACAGATGG	+
4	32	-4	0.00606416	0.315336	0.0546082	15	TGGCCACCAGGGGGCGCCA	CAGCAGAAGCAGCAGC	-
4	23	4	0.00721017	0.374929	0.0584354	14	TGGCCACCAGGGGGCGCCA	CAGAAGGGAAACAGCTGG	-
4	45	-2	0.00802324	0.417209	0.0591136	14	TGGCCACCAGGGGGCGCCA	GGGAGCAGGTGCAG	-
5	5	0	1.09475e-18	5.6927e-17	9.24211e-17	8	ATGACTCA	ATGACTCA	+
5	8	1	7.91551e-07	4.11606e-05	3.34122e-05	8	ATGACTCA	AATGACTCAT	+
5	11	1	1.74413e-06	9.06947e-05	4.75285e-05	8	ATGACTCA	GATGACTCATCC	-
5	25	0	2.43807e-06	0.000126779	4.75285e-05	8	ATGACTCA	ATGACTCAGCAGTT	-
5	30	1	3.07452e-06	0.000159875	4.75285e-05	8	ATGACTCA	GATGACTCATC	-
5	12	1	3.37792e-06	0.000175652	4.75285e-05	8	ATGACTCA	GGTGACTCATCC	-
5	17	0	5.17466e-06	0.000269082	5.2849e-05	8	ATGACTCA	ATGACTCAT	-
5	21	1	5.63408e-06	0.000292972	5.2849e-05	8	ATGACTCA	GATGACTCATC	-
5	31	0	1.11142e-05	0.000577937	6.70201e-05	8	ATGACTCA	GTGAGTCAC	+
5	26	2	2.51852e-05	0.00130963	0.000121174	8	ATGACTCA	GCATGACTCAGCA	+
6	6	0	3.76715e-37	1.95892e-35	3.43598e-35	12	CTCTGTCACCTG	CTCTGTCACCTG	+
6	42	1	7.43457e-06	0.000386598	0.000339049	11	CTCTGTCACCTG	TGTCTGTCACCT	+
6	33	8	9.7161e-05	0.00505237	0.00230628	12	CTCTGTCACCTG	GGGATCCTCACTGGCAGCTGC	+
6	20	-2	0.000101143	0.00525943	0.00230628	10	CTCTGTCACCTG	TTCCCACCTCC	-
6	18	2	0.000273632	0.0142288	0.00499152	12	CTCTGTCACCTG	CCAGCTGTTTCCTG	+
7	7	0	6.58237e-30	3.42283e-28	5.04648e-28	10	GGCAGCTGGG	GGCAGCTGGG	+
7	13	0	6.19073e-11	3.21918e-09	2.37311e-09	10	GGCAGCTGGG	TGCAGCTGTG	+
7	39	1	2.18919e-10	1.13838e-08	5.59461e-09	10	GGCAGCTGGG	CTGCAGCTGTG	-
7	45	3	1.50188e-06	7.80978e-05	2.8786e-05	10	GGCAGCTGGG	GGGAGCAGGTGCAG	-
7	48	0	5.30341e-06	0.000275777	8.13189e-05	9	GGCAGCTGGG	AGCAGATGG	+
7	10	0	3.18743e-05	0.00165746	0.000407282	9	GGCAGCTGGG	AACAGATGG	+
7	23	9	5.79026e-05	0.00301094	0.000634172	9	GGCAGCTGGG	CAGAAGGGAAACAGCTGG	-
7	43	1	0.000136198	0.00708227	0.00130523	9	GGCAGCTGGG	AAACAGCTGG	-
7	18	5	0.000221344	0.0115099	0.00182611	9	GGCAGCTGGG	CAGGAAACAGCTGG	-
7	50	0	0.000406579	0.0211421	0.00259759	10	GGCAGCTGGG	GACAGGTGAG	+
7	20	-1	0.00132156	0.068721	0.00675463	9	GGCAGCTGGG	GGAGGTGGGAA	+
7	33	12	0.00367318	0.191005	0.015645	9	GGCAGCTGGG	GGGATCCTCACTGGCAGCTGC	+
7	1	-2	0.00402038	0.20906	0.0162226	6	GGCAGCTGGG	CTGCTG	-
7	6	-2	0.0129605	0.673944	0.0432015	8	GGCAGCTGGG	CAGGTGACAGAG	-
7	19	4	0.021907	1.13917	0.0622051	10	GGCAGCTGGG	GGCCCCCTGCTGTGA	+
7	32	4	0.0351293	1.82673	0.0928707	10	GGCAGCTGGG	CAGCAGAAGCAGCAGC	-
8	8	0	1.50454e-29	7.82361e-28	1.27017e-27	10	AATGACTCAT	AATGACTCAT	+
8	30	0	7.97208e-09	4.14548e-07	2.25592e-07	10	AATGACTCAT	GATGACTCATC	-
8	11	0	8.01658e-09	4.16862e-07	2.25592e-07	10	AATGACTCAT	GATGACTCATCC	-
8	17	-1	1.69129e-08	8.79469e-07	3.56955e-07	9	AATGACTCAT	ATGACTCAT	-
8	21	0	2.32817e-08	1.21065e-06	3.93099e-07	10	AATGACTCAT	GATGACTCATC	-
8	12	0	3.9453e-08	2.05156e-06	5.55117e-07	10	AATGACTCAT	GGTGACTCATCC	-
8	31	-1	6.786e-08	3.52872e-06	8.18412e-07	9	AATGACTCAT	GTGACTCAC	-
8	5	-1	3.36908e-07	1.75192e-05	3.55531e-06	8	AATGACTCAT	ATGACTCA	+
8	26	1	2.86844e-06	0.000149159	2.69067e-05	10	AATGACTCAT	GCATGACTCAGCA	+
8	25	-1	4.81415e-06	0.000250336	4.06421e-05	9	AATGACTCAT	ATGACTCAGCAGTT	-
8	16	3	0.0132391	0.688434	0.0532225	10	AATGACTCAT	CCTTCTGACCCACTTCCCT	-
9	9	0	1.46476e-15	7.61674e-14	1.35795e-13	6	CTGGAA	CTGGAA	+
9	35	3	9.25756e-05	0.00481393	0.00429127	6	CTGGAA	TGGCTGGAATGT	-
9	28	4	0.000223342	0.0116138	0.00690188	6	CTGGAA	ATGCCAGGAATGT	-
9	34	2	0.000710429	0.0369423	0.0164657	6	CTGGAA	AACAGGAAGGG	+
9	51	-1	0.0010117	0.0526082	0.0187585	5	CTGGAA	TGGAAAATT	+
9	44	0	0.00142325	0.0740092	0.0219912	6	CTGGAA	ATGGAAAAAAAGAAA	+
9	40	4	0.00179565	0.0933737	0.0237817	6	CTGGAA	TTCTCAGGAAA	+
9	41	4	0.00206232	0.107241	0.0238993	6	CTGGAA	GAACCAGGAAGTGGC	+
9	24	3	0.0026671	0.138689	0.0274736	6	CTGGAA	GAGCAGGAAGTGAG	+
9	29	-1	0.00301909	0.156993	0.0279895	5	CTGGAA	AGGAAAATTT	+
9	49	2	0.0113307	0.589195	0.0954952	6	CTGGAA	GGAAGGAAGAGGA	+
10	10	0	1.07135e-23	5.57104e-22	8.57083e-22	9	AACAGATGG	AACAGATGG	+
10	48	0	2.5278e-11	1.31445e-09	1.01112e-09	9	AACAGATGG	AGCAGATGG	+
10	23	9	8.79401e-07	4.57289e-05	2.34507e-05	9	AACAGATGG	CAGAAGGGAAACAGCTGG	-
10	7	0	1.68358e-05	0.00087546	0.000336715	9	AACAGATGG	GGCAGCTGGG	+
10	43	1	4.24725e-05	0.00220857	0.00067956	9	AACAGATGG	AAACAGCTGG	-
10	45	3	6.73585e-05	0.00350264	0.000898113	9	AACAGATGG	GGGAGCAGGTGCAG	-
10	18	5	0.000109369	0.00568719	0.00124993	9	AACAGATGG	CAGGAAACAGCTGG	-
10	13	0	0.000189109	0.00983365	0.00189109	9	AACAGATGG	TGCAGCTGTG	+
10	39	1	0.000449544	0.0233763	0.00399595	9	AACAGATGG	CTGCAGCTGTG	-
10	4	5	0.00377029	0.196055	0.0215445	9	AACAGATGG	TGGCCACCAGGGGGCGCCA	+
10	50	0	0.00403989	0.210074	0.0215461	9	AACAGATGG	GACAGGTGAG	+
10	3	3	0.00920159	0.478483	0.046008	9	AACAGATGG	GCCGCCAGGGGGCGCCG	+
10	2	3	0.0105102	0.546529	0.0494596	9	AACAGATGG	GCCACTAGGGGGCAC	-
10	19	1	0.0176256	0.916533	0.0719753	9	AACAGATGG	TCACAGCAGGGGGCC	-
10	47	-1	0.0208002	1.08161	0.0792388	8	AACAGATGG	CAAGATGGCGGC	+
10	20	-1	0.0223474	1.16206	0.0812632	8	AACAGATGG	GGAGGTGGGAA	+
11	11	0	4.50164e-29	2.34085e-27	3.76667e-27	12	GGATGAGTCATC	GGATGAGTCATC	+
11	12	0	4.93283e-18	2.56507e-16	2.06373e-16	12	GGATGAGTCATC	GGATGAGTCACC	+
11	30	-1	6.29341e-16	3.27257e-14	1.7553e-14	11	GGATGAGTCATC	GATGAGTCATC	+
11	21	-1	1.14777e-13	5.96843e-12	2.40096e-12	11	GGATGAGTCATC	GATGAGTCATC	+
11	31	-2	6.72935e-09	3.49926e-07	9.38446e-08	9	GGATGAGTCATC	GTGAGTCAC	+
11	17	-2	1.40425e-08	7.30208e-07	1.46873e-07	9	GGATGAGTCATC	ATGAGTCAT	+
11	8	-2	5.19108e-08	2.69936e-06	4.34355e-07	10	GGATGAGTCATC	ATGAGTCATT	-
11	5	-3	1.47009e-06	7.64444e-05	1.02506e-05	8	GGATGAGTCATC	TGAGTCAT	-
11	26	0	1.20053e-05	0.000624273	5.90895e-05	12	GGATGAGTCATC	TGCTGAGTCATGC	-
11	25	3	3.71572e-05	0.00193217	0.000172726	11	GGATGAGTCATC	AACTGCTGAGTCAT	+
11	16	4	0.0183023	0.951719	0.0729246	12	GGATGAGTCATC	AGGGAAGTGGGTCAGAAGG	+
11	14	0	0.0199912	1.03954	0.0760335	12	GGATGAGTCATC	AACTAGGTCAGGG	+
12	12	0	1.95383e-33	1.01599e-31	1.62654e-31	12	GGATGAGTCACC	GGATGAGTCACC	+
12	11	0	5.54652e-18	2.88419e-16	2.3087e-16	12	GGATGAGTCACC	GGATGAGTCATC	+
12	21	-1	1.9152e-14	9.95906e-13	5.31461e-13	11	GGATGAGTCACC	GATGAGTCATC	+
12	30	-1	1.18162e-13	6.14441e-12	2.4592e-12	11	GGATGAGTCACC	GATGAGTCATC	+
12	31	-2	1.21733e-09	6.3301e-08	2.02682e-08	9	GGATGAGTCACC	GTGAGTCAC	+
12	17	-2	5.17793e-09	2.69252e-07	7.18427e-08	9	GGATGAGTCACC	ATGAGTCAT	+
12	8	-2	2.00942e-07	1.0449e-05	1.52074e-06	10	GGATGAGTCACC	ATGAGTCATT	-
12	5	-3	3.49867e-06	0.000181931	2.42716e-05	8	GGATGAGTCACC	TGAGTCAT	-
12	26	0	1.79965e-05	0.000935818	8.90561e-05	12	GGATGAGTCACC	TGCTGAGTCATGC	-
12	25	3	5.55355e-05	0.00288785	0.000256848	11	GGATGAGTCACC	AACTGCTGAGTCAT	+
12	16	4	0.0102568	0.533354	0.0406603	12	GGATGAGTCACC	AGGGAAGTGGGTCAGAAGG	+
12	14	0	0.0115309	0.599607	0.0436333	12	GGATGAGTCACC	AACTAGGTCAGGG	+
13	13	0	7.83615e-31	4.0748e-29	5.87711e-29	10	TGCAGCTGTG	TGCAGCTGTG	+
13	7	0	2.27108e-11	1.18096e-09	8.51655e-10	10	TGCAGCTGTG	GGCAGCTGGG	+
13	39	1	3.18477e-10	1.65608e-08	7.96192e-09	10	TGCAGCTGTG	CTGCAGCTGTG	-
13	45	3	2.87705e-05	0.00149606	0.000434115	10	TGCAGCTGTG	GGGAGCAGGTGCAG	-
13	43	-1	2.8941e-05	0.00150493	0.000434115	9	TGCAGCTGTG	CCAGCTGTTT	+
13	48	0	4.2395e-05	0.00220454	0.000529938	9	TGCAGCTGTG	AGCAGATGG	+
13	50	0	0.000296151	0.0153999	0.00246792	10	TGCAGCTGTG	GACAGGTGAG	+
13	10	0	0.000412955	0.0214737	0.00309716	9	TGCAGCTGTG	AACAGATGG	+
13	23	9	0.000589122	0.0306343	0.00368201	9	TGCAGCTGTG	CAGAAGGGAAACAGCTGG	-
13	19	4	0.000666727	0.0346698	0.00378854	10	TGCAGCTGTG	GGCCCCCTGCTGTGA	+
13	18	5	0.000757708	0.0394008	0.00378854	9	TGCAGCTGTG	CAGGAAACAGCTGG	-
13	1	-2	0.00217065	0.112874	0.00813995	6	TGCAGCTGTG	CTGCTG	-
13	20	-1	0.00247407	0.128652	0.00881816	9	TGCAGCTGTG	GGAGGTGGGAA	+
13	33	12	0.0131725	0.684972	0.0406032	9	TGCAGCTGTG	GGGATCCTCACTGGCAGCTGC	+
13	6	-2	0.0135344	0.703789	0.0406032	8	TGCAGCTGTG	CAGGTGACAGAG	-
14	14	0	2.92028e-39	1.51854e-37	2.8387e-37	13	AACTAGGTCAGGG	AACTAGGTCAGGG	+
14	16	4	1.62658e-07	8.4582e-06	7.90571e-06	13	AACTAGGTCAGGG	AGGGAAGTGGGTCAGAAGG	+
15	15	0	0	0	0	17	TGCTTTTAGCCTCTTCC	TGCTTTTAGCCTCTTCC	+
15	23	5	0.000272209	0.0141548	0.0134609	13	TGCTTTTAGCCTCTTCC	CCAGCTGTTTCCCTTCTG	+
15	46	2	0.00109448	0.0569131	0.0360818	10	TGCTTTTAGCCTCTTCC	CATTCTTCTTGG	-
16	16	0	0	0	0	19	AGGGAAGTGGGTCAGAAGG	AGGGAAGTGGGTCAGAAGG	+
16	14	-4	2.79744e-08	1.45467e-06	1.28531e-06	13	AGGGAAGTGGGTCAGAAGG	AACTAGGTCAGGG	+
17	17	0	1.37477e-26	7.14883e-25	1.15259e-24	9	ATGAGTCAT	ATGAGTCAT	+
17	31	0	9.93911e-12	5.16834e-10	4.1664e-10	9	ATGAGTCAT	GTGAGTCAC	+
17	21	1	3.24206e-10	1.68587e-08	9.0603e-09	9	ATGAGTCAT	GATGAGTCATC	+
17	12	2	8.59466e-10	4.46922e-08	1.80141e-08	9	ATGAGTCAT	GGATGAGTCACC	+
17	30	1	2.93187e-09	1.52457e-07	4.91606e-08	9	ATGAGTCAT	GATGAGTCATC	+
17	11	2	5.12597e-09	2.6655e-07	7.16255e-08	9	ATGAGTCAT	GGATGAGTCATC	+
17	8	0	9.074e-08	4.71848e-06	1.08679e-06	9	ATGAGTCAT	ATGAGTCATT	-
17	5	-1	1.14656e-05	0.000596209	7.39426e-05	8	ATGAGTCAT	TGAGTCAT	-
17	26	2	1.51886e-05	0.00078981	8.72475e-05	9	ATGAGTCAT	TGCTGAGTCATGC	-
17	25	5	1.77213e-05	0.000921507	9.28578e-05	9	ATGAGTCAT	AACTGCTGAGTCAT	+
17	16	6	0.00656155	0.3412	0.0261957	9	ATGAGTCAT	AGGGAAGTGGGTCAGAAGG	+
18	18	0	5.60519e-44	2.9147e-42	4.26415e-42	14	CCAGCTGTTTCCTG	CCAGCTGTTTCCTG	+
18	23	0	2.01662e-11	1.04864e-09	7.67056e-10	14	CCAGCTGTTTCCTG	CCAGCTGTTTCCCTTCTG	+
18	10	0	7.65664e-05	0.00398145	0.00173745	9	CCAGCTGTTTCCTG	CCATCTGTT	-
18	7	1	0.000108164	0.0056245	0.00173745	9	CCAGCTGTTTCCTG	CCCAGCTGCC	-
18	48	0	0.00012874	0.00669449	0.00173745	9	CCAGCTGTTTCCTG	CCATCTGCT	-
18	43	0	0.000137035	0.00712579	0.00173745	10	CCAGCTGTTTCCTG	CCAGCTGTTT	+
18	45	2	0.000162484	0.00844918	0.00176582	12	CCAGCTGTTTCCTG	CTGCACCTGCTCCC	+
18	6	-2	0.000581787	0.0302529	0.00542638	12	CCAGCTGTTTCCTG	CTCTGTCACCTG	+
18	13	1	0.000641976	0.0333827	0.00542638	9	CCAGCTGTTTCCTG	CACAGCTGCA	-
18	33	0	0.00313791	0.163171	0.0217011	14	CCAGCTGTTTCCTG	GCAGCTGCCAGTGAGGATCCC	-
18	52	1	0.00454445	0.236311	0.0265933	14	CCAGCTGTTTCCTG	GTCAGCTGTTGCTAGGCAGA	+
18	39	1	0.00550245	0.286127	0.0298994	10	CCAGCTGTTTCCTG	CACAGCTGCAG	+
18	50	1	0.00929639	0.483412	0.0423415	9	CCAGCTGTTTCCTG	CTCACCTGTC	-
18	1	-1	0.00946196	0.492022	0.0423415	6	CCAGCTGTTTCCTG	CTGCTG	-
18	42	-1	0.0175204	0.911063	0.0740469	12	CCAGCTGTTTCCTG	TGTCTGTCACCT	+
18	32	3	0.0227601	1.18353	0.0854567	13	CCAGCTGTTTCCTG	GCTGCTGCTTCTGCTG	+
18	15	5	0.0241777	1.25724	0.0854567	12	CCAGCTGTTTCCTG	TGCTTTTAGCCTCTTCC	+
18	27	3	0.0258369	1.34352	0.0854567	14	CCAGCTGTTTCCTG	TTTTCACTTCCTCTTTT	-
19	19	0	0	0	0	15	GGCCCCCTGCTGTGA	GGCCCCCTGCTGTGA	+
19	13	-4	0.00025059	0.0130307	0.00613379	10	GGCCCCCTGCTGTGA	TGCAGCTGTG	+
19	1	-6	0.000280251	0.0145731	0.00613379	6	GGCCCCCTGCTGTGA	CTGCTG	-
19	43	-5	0.000314252	0.0163411	0.00613379	10	GGCCCCCTGCTGTGA	CCAGCTGTTT	+
19	39	-3	0.00378749	0.196949	0.0477627	11	GGCCCCCTGCTGTGA	CTGCAGCTGTG	-
19	7	-4	0.00396468	0.206163	0.0477627	10	GGCCCCCTGCTGTGA	GGCAGCTGGG	+
19	25	-4	0.00428229	0.222679	0.0477627	11	GGCCCCCTGCTGTGA	AACTGCTGAGTCAT	+
19	10	-5	0.00590342	0.306978	0.051212	9	GGCCCCCTGCTGTGA	CCATCTGTT	-
19	32	1	0.00893725	0.464737	0.0660488	15	GGCCCCCTGCTGTGA	GCTGCTGCTTCTGCTG	+
19	26	-7	0.00930564	0.483893	0.0660488	8	GGCCCCCTGCTGTGA	TGCTGAGTCATGC	-
19	18	-5	0.0141273	0.73462	0.081198	10	GGCCCCCTGCTGTGA	CCAGCTGTTTCCTG	+
19	34	-3	0.01456	0.757121	0.081198	11	GGCCCCCTGCTGTGA	CCCTTCCTGTT	-
19	48	-5	0.0163751	0.851506	0.0852323	9	GGCCCCCTGCTGTGA	CCATCTGCT	-
19	2	1	0.0216394	1.12525	0.0987092	14	GGCCCCCTGCTGTGA	GTGCCCCCTAGTGGC	+
19	4	3	0.0227572	1.18337	0.0987092	15	GGCCCCCTGCTGTGA	TGGCGCCCCCTGGTGGCCA	-
20	20	0	8.01839e-33	4.16956e-31	7.59137e-31	11	GGAGGTGGGAA	GGAGGTGGGAA	+
20	6	-1	0.000296954	0.0154416	0.014057	10	GGAGGTGGGAA	CAGGTGACAGAG	-
20	42	-2	0.00291792	0.151732	0.0920843	9	GGAGGTGGGAA	AGGTGACAGACA	-
21	21	0	2.6242e-31	1.36458e-29	2.2154e-29	11	GATGAGTCATC	GATGAGTCATC	+
21	30	0	2.42173e-14	1.2593e-12	1.02224e-12	11	GATGAGTCATC	GATGAGTCATC	+
21	12	1	1.91445e-13	9.95515e-12	5.3874e-12	11	GATGAGTCATC	GGATGAGTCACC	+
21	11	1	2.9213e-13	1.51907e-11	6.16555e-12	11	GATGAGTCATC	GGATGAGTCATC	+
21	31	-1	4.09744e-10	2.13067e-08	6.91829e-09	9	GATGAGTCATC	GTGAGTCAC	+
21	17	-1	5.9238e-09	3.08038e-07	8.335e-08	9	GATGAGTCATC	ATGAGTCAT	+
21	8	-1	3.11363e-07	1.61909e-05	2.38963e-06	10	GATGAGTCATC	ATGAGTCATT	-
21	26	1	6.61203e-06	0.000343826	3.98715e-05	11	GATGAGTCATC	TGCTGAGTCATGC	-
21	5	-2	7.30254e-06	0.000379732	4.10997e-05	8	GATGAGTCATC	TGAGTCAT	-
21	25	4	2.16209e-05	0.00112429	0.00011408	10	GATGAGTCATC	AACTGCTGAGTCAT	+
21	16	5	0.0108709	0.565285	0.0437019	11	GATGAGTCATC	AGGGAAGTGGGTCAGAAGG	+
21	14	1	0.0166046	0.863437	0.0637178	11	GATGAGTCATC	AACTAGGTCAGGG	+
22	22	0	1.07659e-20	5.59829e-19	1.01251e-18	7	TGACAGC	TGACAGC	+
23	23	0	0	0	0	18	CCAGCTGTTTCCCTTCTG	CCAGCTGTTTCCCTTCTG	+
23	18	0	1.59086e-11	8.27246e-10	5.70634e-10	14	CCAGCTGTTTCCCTTCTG	CCAGCTGTTTCCTG	+
23	48	0	8.39872e-09	4.36733e-07	2.00839e-07	9	CCAGCTGTTTCCCTTCTG	CCATCTGCT	-
23	10	0	1.6103e-08	8.37357e-07	2.88804e-07	9	CCAGCTGTTTCCCTTCTG	CCATCTGTT	-
23	7	1	5.52185e-06	0.000287136	7.92265e-05	9	CCAGCTGTTTCCCTTCTG	CCCAGCTGCC	-
23	45	2	7.08329e-06	0.000368331	8.46915e-05	12	CCAGCTGTTTCCCTTCTG	CTGCACCTGCTCCC	+
23	43	0	9.09791e-06	0.000473091	9.32395e-05	10	CCAGCTGTTTCCCTTCTG	CCAGCTGTTT	+
23	13	1	8.70445e-05	0.00452631	0.000780562	9	CCAGCTGTTTCCCTTCTG	CACAGCTGCA	-
23	39	1	0.000327686	0.0170397	0.00261199	10	CCAGCTGTTTCCCTTCTG	CACAGCTGCAG	+
23	33	0	0.00555413	0.288815	0.0271892	18	CCAGCTGTTTCCCTTCTG	GCAGCTGCCAGTGAGGATCCC	-
23	50	1	0.00568501	0.29562	0.0271892	9	CCAGCTGTTTCCCTTCTG	CTCACCTGTC	-
23	52	1	0.00816627	0.424646	0.0366151	18	CCAGCTGTTTCCCTTCTG	GTCAGCTGTTGCTAGGCAGA	+
23	4	5	0.0124785	0.64888	0.049733	14	CCAGCTGTTTCCCTTCTG	TGGCGCCCCCTGGTGGCCA	-
23	16	0	0.0140899	0.732673	0.0528847	18	CCAGCTGTTTCCCTTCTG	CCTTCTGACCCACTTCCCT	-
23	32	3	0.018914	0.983527	0.0576897	13	CCAGCTGTTTCCCTTCTG	GCTGCTGCTTCTGCTG	+
23	1	-1	0.0192998	1.00359	0.0576897	6	CCAGCTGTTTCCCTTCTG	CTGCTG	-
23	49	-3	0.0203619	1.05882	0.0584299	13	CCAGCTGTTTCCCTTCTG	TCCTCTTCCTTCC	-
23	15	-5	0.0213483	1.11011	0.0589043	13	CCAGCTGTTTCCCTTCTG	TGCTTTTAGCCTCTTCC	+
23	19	2	0.0300601	1.56313	0.0798698	13	CCAGCTGTTTCCCTTCTG	TCACAGCAGGGGGCC	-
23	27	3	0.0402307	2.092	0.0995212	14	CCAGCTGTTTCCCTTCTG	TTTTCACTTCCTCTTTT	-
24	24	0	3.39114e-43	1.76339e-41	2.96024e-41	14	GAGCAGGAAGTGAG	GAGCAGGAAGTGAG	+
24	34	-1	1.69092e-10	8.79277e-09	7.38025e-09	11	GAGCAGGAAGTGAG	AACAGGAAGGG	+
24	49	-1	1.64207e-08	8.53875e-07	4.77802e-07	13	GAGCAGGAAGTGAG	GGAAGGAAGAGGA	+
24	41	1	3.41122e-08	1.77383e-06	7.44437e-07	14	GAGCAGGAAGTGAG	GAACCAGGAAGTGGC	+
24	27	1	1.01465e-07	5.27617e-06	1.77143e-06	14	GAGCAGGAAGTGAG	AAAAGAGGAAGTGAAAA	+
24	44	-3	0.0019413	0.100948	0.0243276	11	GAGCAGGAAGTGAG	ATGGAAAAAAAGAAA	+
24	9	-3	0.00195083	0.101443	0.0243276	6	GAGCAGGAAGTGAG	CTGGAA	+
24	46	-2	0.00497385	0.25864	0.0507958	12	GAGCAGGAAGTGAG	CCAAGAAGAATG	+
24	29	-4	0.00523711	0.27233	0.0507958	10	GAGCAGGAAGTGAG	AGGAAAATTT	+
24	35	0	0.00699582	0.363783	0.0603821	12	GAGCAGGAAGTGAG	TGGCTGGAATGT	-
24	28	1	0.00760891	0.395663	0.0603821	12	GAGCAGGAAGTGAG	ATGCCAGGAATGT	-
24	32	0	0.0101043	0.525423	0.0735026	14	GAGCAGGAAGTGAG	CAGCAGAAGCAGCAGC	-
24	40	1	0.0121012	0.629261	0.0812573	10	GAGCAGGAAGTGAG	TTCTCAGGAAA	+
24	6	0	0.0143271	0.74501	0.0893325	12	GAGCAGGAAGTGAG	CAGGTGACAGAG	-
25	25	0	6.11807e-37	3.1814e-35	5.14178e-35	14	AACTGCTGAGTCAT	AACTGCTGAGTCAT	+
25	26	-3	6.62041e-11	3.44261e-09	2.78198e-09	11	AACTGCTGAGTCAT	TGCTGAGTCATGC	-
25	31	-5	5.53249e-06	0.000287689	8.07852e-05	9	AACTGCTGAGTCAT	GTGAGTCAC	+
25	30	-4	6.02905e-06	0.000313511	8.07852e-05	10	AACTGCTGAGTCAT	GATGAGTCATC	+
25	11	-3	6.32303e-06	0.000328798	8.07852e-05	11	AACTGCTGAGTCAT	GGATGAGTCATC	+
25	5	-6	7.39128e-06	0.000384347	8.07852e-05	8	AACTGCTGAGTCAT	TGAGTCAT	-
25	21	-4	7.67389e-06	0.000399042	8.07852e-05	10	AACTGCTGAGTCAT	GATGAGTCATC	+
25	12	-3	8.01913e-06	0.000416995	8.07852e-05	11	AACTGCTGAGTCAT	GGATGAGTCACC	+
25	17	-5	8.65117e-06	0.000449861	8.07852e-05	9	AACTGCTGAGTCAT	ATGAGTCAT	+
25	8	-5	1.72568e-05	0.000897354	0.000145031	9	AACTGCTGAGTCAT	ATGAGTCATT	-
25	1	-2	0.0135366	0.703906	0.0598766	6	AACTGCTGAGTCAT	CTGCTG	-
25	19	4	0.016298	0.847496	0.0684863	11	AACTGCTGAGTCAT	GGCCCCCTGCTGTGA	+
26	26	0	8.76082e-40	4.55563e-38	7.52192e-38	13	GCATGACTCAGCA	GCATGACTCAGCA	+
26	25	-2	3.53774e-11	1.83962e-09	1.51873e-09	11	GCATGACTCAGCA	ATGACTCAGCAGTT	-
26	21	-1	2.7901e-06	0.000145085	5.75106e-05	11	GCATGACTCAGCA	GATGACTCATC	-
26	30	-1	2.7901e-06	0.000145085	5.75106e-05	11	GCATGACTCAGCA	GATGACTCATC	-
26	11	-1	3.67471e-06	0.000191085	5.75106e-05	12	GCATGACTCAGCA	GATGACTCATCC	-
26	12	-1	4.01898e-06	0.000208987	5.75106e-05	12	GCATGACTCAGCA	GGTGACTCATCC	-
26	31	-2	8.00818e-06	0.000416426	9.82245e-05	9	GCATGACTCAGCA	GTGACTCAC	-
26	17	-2	1.27665e-05	0.00066386	0.000137015	9	GCATGACTCAGCA	ATGACTCAT	-
26	8	-1	1.62392e-05	0.000844441	0.00015492	10	GCATGACTCAGCA	AATGACTCAT	+
26	5	-2	7.38185e-05	0.00383856	0.000633795	8	GCATGACTCAGCA	ATGACTCA	+
26	19	-5	0.00732285	0.380788	0.033091	8	GCATGACTCAGCA	TCACAGCAGGGGGCC	-
27	27	0	0	0	0	17	AAAAGAGGAAGTGAAAA	AAAAGAGGAAGTGAAAA	+
27	24	-1	1.11227e-08	5.7838e-07	5.05577e-07	14	AAAAGAGGAAGTGAAAA	GAGCAGGAAGTGAG	+
27	49	-2	8.97955e-07	4.66937e-05	2.72108e-05	13	AAAAGAGGAAGTGAAAA	GGAAGGAAGAGGA	+
27	41	0	4.81359e-06	0.000250306	0.0001094	15	AAAAGAGGAAGTGAAAA	GAACCAGGAAGTGGC	+
27	34	-2	1.64905e-05	0.000857505	0.000299827	11	AAAAGAGGAAGTGAAAA	AACAGGAAGGG	+
27	44	-3	0.00205028	0.106615	0.0310649	14	AAAAGAGGAAGTGAAAA	ATGGAAAAAAAGAAA	+
27	18	0	0.00823462	0.4282	0.0935752	14	AAAAGAGGAAGTGAAAA	CAGGAAACAGCTGG	-
27	45	-2	0.00823462	0.4282	0.0935752	14	AAAAGAGGAAGTGAAAA	GGGAGCAGGTGCAG	-
27	32	-1	0.00939793	0.488692	0.0949286	16	AAAAGAGGAAGTGAAAA	CAGCAGAAGCAGCAGC	-
28	28	0	7.59272e-39	3.94821e-37	7.07593e-37	13	ACATTCCTGGCAT	ACATTCCTGGCAT	+
28	35	0	5.5905e-17	2.90706e-15	2.605e-15	12	ACATTCCTGGCAT	ACATTCCAGCCA	+
28	34	0	0.000884264	0.0459817	0.0274693	11	ACATTCCTGGCAT	CCCTTCCTGTT	-
28	9	-3	0.00119813	0.0623028	0.0279146	6	ACATTCCTGGCAT	TTCCAG	-
28	49	2	0.003121	0.162292	0.047686	11	ACATTCCTGGCAT	TCCTCTTCCTTCC	-
28	24	2	0.00371559	0.193211	0.047686	12	ACATTCCTGGCAT	CTCACTTCCTGCTC	-
28	41	2	0.00401585	0.208824	0.047686	13	ACATTCCTGGCAT	GCCACTTCCTGGTTC	-
28	40	-2	0.0040935	0.212862	0.047686	11	ACATTCCTGGCAT	TTTCCTGAGAA	-
29	29	0	1.43014e-25	7.43671e-24	1.34258e-23	10	AGGAAAATTT	AGGAAAATTT	+
29	51	0	2.31955e-09	1.20617e-07	1.08877e-07	9	AGGAAAATTT	TGGAAAATT	+
29	44	1	6.10582e-06	0.000317503	0.000191067	10	AGGAAAATTT	ATGGAAAAAAAGAAA	+
29	49	3	0.000444954	0.0231376	0.0104428	10	AGGAAAATTT	GGAAGGAAGAGGA	+
29	9	1	0.00268201	0.139464	0.0481413	5	AGGAAAATTT	CTGGAA	+
29	24	4	0.00307686	0.159997	0.0481413	10	AGGAAAATTT	GAGCAGGAAGTGAG	+
29	40	5	0.00399503	0.207742	0.0533245	6	AGGAAAATTT	TTCTCAGGAAA	+
29	46	2	0.0050855	0.264446	0.0533245	10	AGGAAAATTT	CCAAGAAGAATG	+
29	34	3	0.00565713	0.29417	0.0533245	8	AGGAAAATTT	AACAGGAAGGG	+
29	41	5	0.00568022	0.295371	0.0533245	10	AGGAAAATTT	GAACCAGGAAGTGGC	+
30	30	0	3.67388e-31	1.91042e-29	3.07406e-29	11	GATGAGTCATC	GATGAGTCATC	+
30	11	1	3.29036e-16	1.71099e-14	1.37658e-14	11	GATGAGTCATC	GGATGAGTCATC	+
30	21	0	2.08489e-14	1.08414e-12	5.81499e-13	11	GATGAGTCATC	GATGAGTCATC	+
30	12	1	2.21925e-13	1.15401e-11	4.6423e-12	11	GATGAGTCATC	GGATGAGTCACC	+
30	31	-1	4.47385e-09	2.3264e-07	7.48684e-08	9	GATGAGTCATC	GTGAGTCAC	+
30	17	-1	1.00659e-08	5.23426e-07	1.38063e-07	9	GATGAGTCATC	ATGAGTCAT	+
30	8	-1	8.73964e-08	4.54461e-06	7.28859e-07	10	GATGAGTCATC	ATGAGTCATT	-
30	26	1	4.64014e-06	0.000241287	2.8428e-05	11	GATGAGTCATC	TGCTGAGTCATGC	-
30	5	-2	4.70907e-06	0.000244872	2.8428e-05	8	GATGAGTCATC	TGAGTCAT	-
30	25	4	1.28813e-05	0.000669827	6.34013e-05	10	GATGAGTCATC	AACTGCTGAGTCAT	+
30	16	5	0.0127089	0.660864	0.050638	11	GATGAGTCATC	AGGGAAGTGGGTCAGAAGG	+
30	14	1	0.0183717	0.955327	0.0698737	11	GATGAGTCATC	AACTAGGTCAGGG	+
31	31	0	3.88172e-26	2.01849e-24	3.25437e-24	9	GTGAGTCAC	GTGAGTCAC	+
31	21	1	5.24675e-11	2.72831e-09	1.84237e-09	9	GTGAGTCAC	GATGAGTCATC	+
31	17	0	6.59259e-11	3.42815e-09	1.84237e-09	9	GTGAGTCAC	ATGAGTCAT	+
31	12	2	5.79567e-10	3.01375e-08	1.21475e-08	9	GTGAGTCAC	GGATGAGTCACC	+
31	30	1	3.07189e-09	1.59738e-07	5.15084e-08	9	GTGAGTCAC	GATGAGTCATC	+
31	11	2	8.99691e-09	4.67839e-07	1.25714e-07	9	GTGAGTCAC	GGATGAGTCATC	+
31	8	0	5.19025e-07	2.69893e-05	6.21632e-06	9	GTGAGTCAC	ATGAGTCATT	-
31	26	2	1.28784e-05	0.000669675	8.98619e-05	9	GTGAGTCAC	TGCTGAGTCATGC	-
31	25	5	1.50058e-05	0.000780304	8.98619e-05	9	GTGAGTCAC	AACTGCTGAGTCAT	+
31	5	-1	2.51979e-05	0.00131029	0.000140837	8	GTGAGTCAC	TGAGTCAT	-
31	16	6	0.00517919	0.269318	0.0206769	9	GTGAGTCAC	AGGGAAGTGGGTCAGAAGG	+
31	14	2	0.0217627	1.13166	0.0829342	9	GTGAGTCAC	AACTAGGTCAGGG	+
32	32	0	0	0	0	16	GCTGCTGCTTCTGCTG	GCTGCTGCTTCTGCTG	+
32	45	-1	0.000217327	0.011301	0.0091812	14	GCTGCTGCTTCTGCTG	CTGCACCTGCTCCC	+
32	52	1	0.00211165	0.109806	0.0492276	16	GCTGCTGCTTCTGCTG	GTCAGCTGTTGCTAGGCAGA	+
32	33	7	0.00233052	0.121187	0.0492276	14	GCTGCTGCTTCTGCTG	GGGATCCTCACTGGCAGCTGC	+
32	24	-2	0.00481446	0.250352	0.0813566	14	GCTGCTGCTTCTGCTG	CTCACTTCCTGCTC	-
33	33	0	0	0	0	21	GGGATCCTCACTGGCAGCTGC	GGGATCCTCACTGGCAGCTGC	+
33	6	-8	8.27767e-05	0.00430439	0.00358363	12	GGGATCCTCACTGGCAGCTGC	CTCTGTCACCTG	+
33	52	-5	0.000555097	0.028865	0.0160211	16	GGGATCCTCACTGGCAGCTGC	TCTGCCTAGCAACAGCTGAC	-
33	7	-12	0.0027919	0.145179	0.0603374	9	GGGATCCTCACTGGCAGCTGC	GGCAGCTGGG	+
33	18	-7	0.00354836	0.184515	0.0603374	14	GGGATCCTCACTGGCAGCTGC	CAGGAAACAGCTGG	-
33	32	-7	0.00531976	0.276627	0.0603374	14	GGGATCCTCACTGGCAGCTGC	GCTGCTGCTTCTGCTG	+
33	23	-3	0.00539246	0.280408	0.0603374	18	GGGATCCTCACTGGCAGCTGC	CAGAAGGGAAACAGCTGG	-
33	20	-10	0.00557484	0.289891	0.0603374	11	GGGATCCTCACTGGCAGCTGC	TTCCCACCTCC	-
34	34	0	9.71926e-34	5.05401e-32	8.87194e-32	11	AACAGGAAGGG	AACAGGAAGGG	+
34	24	1	5.73341e-10	2.98137e-08	2.61679e-08	11	AACAGGAAGGG	GAGCAGGAAGTGAG	+
34	49	0	1.93731e-06	0.00010074	5.89471e-05	11	AACAGGAAGGG	GGAAGGAAGAGGA	+
34	41	2	5.25345e-06	0.00027318	0.000119886	11	AACAGGAAGGG	GAACCAGGAAGTGGC	+
34	27	2	7.68185e-05	0.00399456	0.00140243	11	AACAGGAAGGG	AAAAGAGGAAGTGAAAA	+
34	9	-2	0.000607481	0.031589	0.00924202	6	AACAGGAAGGG	CTGGAA	+
34	40	2	0.00163123	0.0848241	0.0212717	9	AACAGGAAGGG	TTCTCAGGAAA	+
34	28	2	0.00239389	0.124482	0.0273149	11	AACAGGAAGGG	ATGCCAGGAATGT	-
34	35	1	0.00356933	0.185605	0.0362017	11	AACAGGAAGGG	TGGCTGGAATGT	-
34	50	0	0.00528163	0.274645	0.0469214	10	AACAGGAAGGG	GACAGGTGAG	+
34	44	-2	0.00590076	0.30684	0.0469214	9	AACAGGAAGGG	ATGGAAAAAAAGAAA	+
34	46	-1	0.00616832	0.320753	0.0469214	10	AACAGGAAGGG	CCAAGAAGAATG	+
34	29	-3	0.0108879	0.566172	0.0764517	8	AACAGGAAGGG	AGGAAAATTT	+
35	35	0	1.50686e-35	7.83568e-34	1.43802e-33	12	ACATTCCAGCCA	ACATTCCAGCCA	+
35	28	0	1.3085e-16	6.80423e-15	6.24363e-15	12	ACATTCCAGCCA	ACATTCCTGGCAT	+
35	9	-3	0.000824777	0.0428884	0.0262366	6	ACATTCCAGCCA	TTCCAG	-
35	34	0	0.00130895	0.0680656	0.0312289	11	ACATTCCAGCCA	CCCTTCCTGTT	-
35	24	2	0.00337964	0.175741	0.0645048	12	ACATTCCAGCCA	CTCACTTCCTGCTC	-
35	49	2	0.00470573	0.244698	0.0748458	11	ACATTCCAGCCA	TCCTCTTCCTTCC	-
36	36	0	7.82409e-25	4.06852e-23	8.02067e-23	8	CACAGTTT	CACAGTTT	+
37	37	0	3.23714e-41	1.68331e-39	3.30254e-39	14	GAGTCCAAAGTCCA	GAGTCCAAAGTCCA	+
37	38	-6	0.000524294	0.0272633	0.0267443	8	GAGTCCAAAGTCCA	AAAGGTCAG	+
38	38	0	2.02173e-28	1.0513e-26	2.05221e-26	9	AAAGGTCAG	AAAGGTCAG	+
38	37	6	0.000326374	0.0169714	0.0165647	8	AAAGGTCAG	GAGTCCAAAGTCCA	+
39	39	0	5.36503e-31	2.78982e-29	4.24732e-29	11	CACAGCTGCAG	CACAGCTGCAG	+
39	7	0	9.18709e-11	4.77729e-09	3.63656e-09	10	CACAGCTGCAG	CCCAGCTGCC	-
39	13	0	2.57424e-10	1.3386e-08	6.79312e-09	10	CACAGCTGCAG	CACAGCTGCA	-
39	45	1	1.9569e-07	1.01759e-05	3.87303e-06	11	CACAGCTGCAG	CTGCACCTGCTCCC	+
39	43	1	2.44467e-05	0.00127123	0.00030032	9	CACAGCTGCAG	AAACAGCTGG	-
39	48	-1	3.03481e-05	0.0015781	0.00030032	9	CACAGCTGCAG	CCATCTGCT	-
39	10	-1	0.000399476	0.0207728	0.00263543	9	CACAGCTGCAG	CCATCTGTT	-
39	23	-1	0.000829946	0.0431572	0.00469315	10	CACAGCTGCAG	CCAGCTGTTTCCCTTCTG	+
39	18	-1	0.00181505	0.0943828	0.00898074	10	CACAGCTGCAG	CCAGCTGTTTCCTG	+
39	50	0	0.00245876	0.127856	0.0114501	10	CACAGCTGCAG	CTCACCTGTC	-
39	20	2	0.00389505	0.202543	0.0154179	9	CACAGCTGCAG	TTCCCACCTCC	-
39	1	-2	0.00531374	0.276315	0.020032	6	CACAGCTGCAG	CAGCAG	+
39	33	-1	0.00590112	0.306858	0.0212351	10	CACAGCTGCAG	GCAGCTGCCAGTGAGGATCCC	-
39	19	1	0.00730015	0.379608	0.0251273	11	CACAGCTGCAG	TCACAGCAGGGGGCC	-
39	32	1	0.0164961	0.857796	0.0502285	11	CACAGCTGCAG	CAGCAGAAGCAGCAGC	-
40	40	0	4.85963e-34	2.52701e-32	4.47798e-32	11	TTCTCAGGAAA	TTCTCAGGAAA	+
40	28	0	0.00141482	0.0735708	0.0419718	11	TTCTCAGGAAA	ATGCCAGGAATGT	-
40	49	-2	0.00201206	0.104627	0.0419718	9	TTCTCAGGAAA	GGAAGGAAGAGGA	+
40	9	-4	0.00227745	0.118427	0.0419718	6	TTCTCAGGAAA	CTGGAA	+
40	34	-2	0.00354112	0.184138	0.0543837	9	TTCTCAGGAAA	AACAGGAAGGG	+
40	35	-1	0.00764223	0.397396	0.0992398	10	TTCTCAGGAAA	TGGCTGGAATGT	-
40	24	-1	0.00974663	0.506825	0.0992398	10	TTCTCAGGAAA	GAGCAGGAAGTGAG	+
40	46	-3	0.00979514	0.509347	0.0992398	8	TTCTCAGGAAA	CCAAGAAGAATG	+
40	41	0	0.0107698	0.560028	0.0992398	11	TTCTCAGGAAA	GAACCAGGAAGTGGC	+
41	41	0	2.17902e-42	1.13309e-40	2.01311e-40	15	GAACCAGGAAGTGGC	GAACCAGGAAGTGGC	+
41	24	-1	1.17802e-08	6.12572e-07	5.44163e-07	14	GAACCAGGAAGTGGC	GAGCAGGAAGTGAG	+
41	34	-2	4.1842e-07	2.17578e-05	1.28853e-05	11	GAACCAGGAAGTGGC	AACAGGAAGGG	+
41	27	0	5.51942e-06	0.00028701	0.000127479	15	GAACCAGGAAGTGGC	AAAAGAGGAAGTGAAAA	+
41	49	-2	1.93547e-05	0.00100644	0.000357619	13	GAACCAGGAAGTGGC	GGAAGGAAGAGGA	+
41	28	0	0.00145015	0.0754077	0.0190317	13	GAACCAGGAAGTGGC	ATGCCAGGAATGT	-
41	46	-3	0.00150935	0.0784863	0.0190317	12	GAACCAGGAAGTGGC	CCAAGAAGAATG	+
41	9	-4	0.00164802	0.0856971	0.0190317	6	GAACCAGGAAGTGGC	CTGGAA	+
41	29	-5	0.00425401	0.221209	0.0436678	10	GAACCAGGAAGTGGC	AGGAAAATTT	+
41	51	-5	0.00692947	0.360333	0.0640185	9	GAACCAGGAAGTGGC	TGGAAAATT	+
41	35	-1	0.00875757	0.455394	0.0691845	12	GAACCAGGAAGTGGC	TGGCTGGAATGT	-
41	44	-4	0.00898638	0.467292	0.0691845	11	GAACCAGGAAGTGGC	ATGGAAAAAAAGAAA	+
41	40	0	0.0114061	0.593119	0.0810589	11	GAACCAGGAAGTGGC	TTCTCAGGAAA	+
42	42	0	2.82537e-37	1.46919e-35	2.78234e-35	12	TGTCTGTCACCT	TGTCTGTCACCT	+
42	6	-1	2.92885e-05	0.001523	0.00144213	11	TGTCTGTCACCT	CTCTGTCACCTG	+
43	43	0	1.16132e-27	6.03885e-26	8.97103e-26	10	CCAGCTGTTT	CCAGCTGTTT	+
43	48	0	1.23918e-05	0.000644374	0.000319084	9	CCAGCTGTTT	CCATCTGCT	-
43	39	1	4.79631e-05	0.00249408	0.000675182	10	CCAGCTGTTT	CACAGCTGCAG	+
43	13	1	5.18661e-05	0.00269704	0.000675182	9	CCAGCTGTTT	TGCAGCTGTG	+
43	45	2	8.32895e-05	0.00433105	0.000729356	10	CCAGCTGTTT	CTGCACCTGCTCCC	+
43	10	0	8.62932e-05	0.00448725	0.000729356	9	CCAGCTGTTT	CCATCTGTT	-
43	23	0	9.18558e-05	0.0047765	0.000729356	10	CCAGCTGTTT	CCAGCTGTTTCCCTTCTG	+
43	7	1	0.000103858	0.00540063	0.000729356	9	CCAGCTGTTT	CCCAGCTGCC	-
43	18	0	0.000211267	0.0109859	0.00116572	10	CCAGCTGTTT	CCAGCTGTTTCCTG	+
43	19	5	0.000901279	0.0468665	0.00435141	10	CCAGCTGTTT	GGCCCCCTGCTGTGA	+
43	50	1	0.00321597	0.16723	0.0138016	9	CCAGCTGTTT	GACAGGTGAG	+
43	25	5	0.00965566	0.502094	0.033904	9	CCAGCTGTTT	ATGACTCAGCAGTT	-
43	20	3	0.0182202	0.947451	0.0586453	8	CCAGCTGTTT	TTCCCACCTCC	-
43	1	-1	0.0196046	1.01944	0.0605771	6	CCAGCTGTTT	CTGCTG	-
43	33	13	0.0334163	1.73765	0.095606	8	CCAGCTGTTT	GGGATCCTCACTGGCAGCTGC	+
44	44	0	0	0	0	15	ATGGAAAAAAAGAAA	ATGGAAAAAAAGAAA	+
44	29	-1	1.55578e-06	8.09007e-05	5.5609e-05	10	ATGGAAAAAAAGAAA	AGGAAAATTT	+
44	51	-1	1.81656e-06	9.44611e-05	5.5609e-05	9	ATGGAAAAAAAGAAA	TGGAAAATT	+
44	49	2	2.40974e-05	0.00125306	0.000553256	11	ATGGAAAAAAAGAAA	GGAAGGAAGAGGA	+
44	24	3	0.000951265	0.0494658	0.0174722	11	ATGGAAAAAAAGAAA	GAGCAGGAAGTGAG	+
44	40	4	0.0016207	0.0842765	0.0248067	7	ATGGAAAAAAAGAAA	TTCTCAGGAAA	+
44	27	3	0.00258572	0.134457	0.0300846	14	ATGGAAAAAAAGAAA	AAAAGAGGAAGTGAAAA	+
44	9	0	0.0026207	0.136277	0.0300846	6	ATGGAAAAAAAGAAA	CTGGAA	+
44	34	2	0.00301961	0.15702	0.0308124	9	ATGGAAAAAAAGAAA	AACAGGAAGGG	+
44	46	1	0.00899134	0.46755	0.0821307	11	ATGGAAAAAAAGAAA	CCAAGAAGAATG	+
44	41	4	0.00983744	0.511547	0.0821307	11	ATGGAAAAAAAGAAA	GAACCAGGAAGTGGC	+
44	52	5	0.0114269	0.594198	0.0874507	15	ATGGAAAAAAAGAAA	TCTGCCTAGCAACAGCTGAC	-
44	35	3	0.0134281	0.698262	0.0948611	9	ATGGAAAAAAAGAAA	TGGCTGGAATGT	-
45	45	0	7.00866e-40	3.64451e-38	5.16023e-38	14	CTGCACCTGCTCCC	CTGCACCTGCTCCC	+
45	39	-1	7.70466e-07	4.00642e-05	2.83633e-05	11	CTGCACCTGCTCCC	CACAGCTGCAG	+
45	7	-1	1.32751e-06	6.90305e-05	3.25799e-05	10	CTGCACCTGCTCCC	CCCAGCTGCC	-
45	48	-2	2.88329e-06	0.000149931	5.30715e-05	9	CTGCACCTGCTCCC	CCATCTGCT	-
45	13	-1	2.64594e-05	0.00137589	0.000389622	10	CTGCACCTGCTCCC	CACAGCTGCA	-
45	23	-2	4.53237e-05	0.00235683	0.000476717	12	CTGCACCTGCTCCC	CCAGCTGTTTCCCTTCTG	+
45	10	-2	5.84426e-05	0.00303902	0.000537865	9	CTGCACCTGCTCCC	CCATCTGTT	-
45	43	-2	7.24014e-05	0.00376487	0.000592294	10	CTGCACCTGCTCCC	CCAGCTGTTT	+
45	18	-2	0.000165051	0.00858267	0.00121521	12	CTGCACCTGCTCCC	CCAGCTGTTTCCTG	+
45	32	1	0.000205396	0.0106806	0.00126021	14	CTGCACCTGCTCCC	GCTGCTGCTTCTGCTG	+
45	50	-1	0.000812726	0.0422617	0.0039892	10	CTGCACCTGCTCCC	CTCACCTGTC	-
45	20	1	0.00209948	0.109173	0.00909277	10	CTGCACCTGCTCCC	TTCCCACCTCC	-
45	33	-2	0.0112865	0.5869	0.0437361	12	CTGCACCTGCTCCC	GCAGCTGCCAGTGAGGATCCC	-
45	27	1	0.0140365	0.729897	0.0492122	14	CTGCACCTGCTCCC	TTTTCACTTCCTCTTTT	-
45	1	-3	0.0176395	0.917254	0.0551323	6	CTGCACCTGCTCCC	CAGCAG	+
45	49	-1	0.0249495	1.29737	0.0734776	13	CTGCACCTGCTCCC	TCCTCTTCCTTCC	-
45	24	2	0.0325194	1.69101	0.0855102	12	CTGCACCTGCTCCC	CTCACTTCCTGCTC	-
45	52	6	0.037922	1.97194	0.0962778	14	CTGCACCTGCTCCC	TCTGCCTAGCAACAGCTGAC	-
45	19	0	0.0412865	2.1469	0.0990873	14	CTGCACCTGCTCCC	GGCCCCCTGCTGTGA	+
45	6	3	0.0417202	2.16945	0.0990873	9	CTGCACCTGCTCCC	CTCTGTCACCTG	+
46	46	0	3.76715e-37	1.95892e-35	3.46817e-35	12	CCAAGAAGAATG	CCAAGAAGAATG	+
46	49	1	6.91985e-05	0.00359832	0.00318533	12	CCAAGAAGAATG	GGAAGGAAGAGGA	+
46	41	3	0.000839038	0.04363	0.0257483	12	CCAAGAAGAATG	GAACCAGGAAGTGGC	+
46	24	2	0.00117108	0.060896	0.0269534	12	CCAAGAAGAATG	GAGCAGGAAGTGAG	+
46	34	1	0.00238034	0.123777	0.0406897	10	CCAAGAAGAATG	AACAGGAAGGG	+
46	15	7	0.00295358	0.153586	0.0406897	10	CCAAGAAGAATG	GGAAGAGGCTAAAAGCA	-
46	40	3	0.00321524	0.167193	0.0406897	8	CCAAGAAGAATG	TTCTCAGGAAA	+
46	29	-2	0.0035358	0.183861	0.0406897	10	CCAAGAAGAATG	AGGAAAATTT	+
46	44	-1	0.00522548	0.271725	0.0534528	11	CCAAGAAGAATG	ATGGAAAAAAAGAAA	+
46	27	0	0.00864568	0.449575	0.0795952	12	CCAAGAAGAATG	AAAAGAGGAAGTGAAAA	+
47	47	0	4.88223e-32	2.53876e-30	4.93257e-30	12	CAAGATGGCGGC	CAAGATGGCGGC	+
48	48	0	5.90991e-24	3.07315e-22	4.69041e-22	9	AGCAGATGG	AGCAGATGG	+
48	10	0	4.15846e-11	2.1624e-09	1.65018e-09	9	AGCAGATGG	AACAGATGG	+
48	23	9	4.24164e-07	2.20565e-05	1.12213e-05	9	AGCAGATGG	CAGAAGGGAAACAGCTGG	-
48	7	0	3.18567e-06	0.000165655	5.42198e-05	9	AGCAGATGG	GGCAGCTGGG	+
48	45	3	3.41585e-06	0.000177624	5.42198e-05	9	AGCAGATGG	GGGAGCAGGTGCAG	-
48	43	1	6.52483e-06	0.000339291	8.63072e-05	9	AGCAGATGG	AAACAGCTGG	-
48	13	0	2.67041e-05	0.00138861	0.000302768	9	AGCAGATGG	TGCAGCTGTG	+
48	39	1	3.89188e-05	0.00202378	0.0003861	9	AGCAGATGG	CTGCAGCTGTG	-
48	18	5	0.000169625	0.00882048	0.00149581	9	AGCAGATGG	CAGGAAACAGCTGG	-
48	4	5	0.00253929	0.132043	0.0143951	9	AGCAGATGG	TGGCCACCAGGGGGCGCCA	+
48	50	0	0.00521189	0.271018	0.0243319	9	AGCAGATGG	GACAGGTGAG	+
48	2	3	0.00994553	0.517167	0.0399759	9	AGCAGATGG	GCCACTAGGGGGCAC	-
48	3	3	0.00995729	0.517779	0.0399759	9	AGCAGATGG	GCCGCCAGGGGGCGCCG	+
48	20	-1	0.0100739	0.523845	0.0399759	8	AGCAGATGG	GGAGGTGGGAA	+
48	47	-1	0.0246055	1.27948	0.084905	8	AGCAGATGG	CAAGATGGCGGC	+
48	33	-1	0.0303229	1.57679	0.0962631	8	AGCAGATGG	GCAGCTGCCAGTGAGGATCCC	-
49	49	0	2.84727e-39	1.48058e-37	2.4718e-37	13	GGAAGGAAGAGGA	GGAAGGAAGAGGA	+
49	24	1	9.8607e-09	5.12756e-07	4.28019e-07	13	GGAAGGAAGAGGA	GAGCAGGAAGTGAG	+
49	34	0	1.40231e-06	7.292e-05	4.05796e-05	11	GGAAGGAAGAGGA	AACAGGAAGGG	+
49	27	2	9.64746e-06	0.000501668	0.000209382	13	GGAAGGAAGAGGA	AAAAGAGGAAGTGAAAA	+
49	44	-2	6.89689e-05	0.00358638	0.00119748	11	GGAAGGAAGAGGA	ATGGAAAAAAAGAAA	+
49	41	2	0.000112416	0.00584561	0.00162652	13	GGAAGGAAGAGGA	GAACCAGGAAGTGGC	+
49	46	-1	0.000377992	0.0196556	0.00468782	12	GGAAGGAAGAGGA	CCAAGAAGAATG	+
49	29	-3	0.000782136	0.0406711	0.00848746	10	GGAAGGAAGAGGA	AGGAAAATTT	+
49	40	2	0.00112638	0.0585715	0.0108649	9	GGAAGGAAGAGGA	TTCTCAGGAAA	+
49	51	-3	0.00588552	0.306047	0.0510941	9	GGAAGGAAGAGGA	TGGAAAATT	+
49	23	2	0.00938569	0.488056	0.0713166	13	GGAAGGAAGAGGA	CAGAAGGGAAACAGCTGG	-
49	28	2	0.00985794	0.512613	0.0713166	11	GGAAGGAAGAGGA	ATGCCAGGAATGT	-
50	50	0	1.03437e-29	5.37874e-28	9.01464e-28	10	GACAGGTGAG	GACAGGTGAG	+
50	7	0	0.000348908	0.0181432	0.012183	10	GACAGGTGAG	GGCAGCTGGG	+
50	13	0	0.000419377	0.0218076	0.012183	10	GACAGGTGAG	TGCAGCTGTG	+
50	20	-1	0.00165681	0.0861541	0.0293363	9	GACAGGTGAG	GGAGGTGGGAA	+
50	45	3	0.00168308	0.0875201	0.0293363	10	GACAGGTGAG	GGGAGCAGGTGCAG	-
50	34	0	0.0033722	0.175354	0.0489817	10	GACAGGTGAG	AACAGGAAGGG	+
50	43	-1	0.0053149	0.276375	0.0620634	9	GACAGGTGAG	CCAGCTGTTT	+
50	39	1	0.0056971	0.296249	0.0620634	10	GACAGGTGAG	CTGCAGCTGTG	-
50	18	5	0.00841283	0.437467	0.081465	9	GACAGGTGAG	CAGGAAACAGCTGG	-
50	10	0	0.0103865	0.540096	0.0905188	9	GACAGGTGAG	AACAGATGG	+
50	6	-2	0.0128028	0.665746	0.0946998	8	GACAGGTGAG	CAGGTGACAGAG	-
50	48	0	0.0146157	0.760015	0.0946998	9	GACAGGTGAG	AGCAGATGG	+
51	51	0	5.02197e-23	2.61142e-21	4.76575e-21	9	TGGAAAATT	TGGAAAATT	+
51	29	0	2.76156e-09	1.43601e-07	1.31033e-07	9	TGGAAAATT	AGGAAAATTT	+
51	44	1	8.83108e-06	0.000459216	0.000279351	9	TGGAAAATT	ATGGAAAAAAAGAAA	+
51	9	1	0.00125133	0.0650691	0.0296872	5	TGGAAAATT	CTGGAA	+
51	49	3	0.00231233	0.120241	0.043887	9	TGGAAAATT	GGAAGGAAGAGGA	+
52	52	0	0	0	0	20	GTCAGCTGTTGCTAGGCAGA	GTCAGCTGTTGCTAGGCAGA	+
52	33	-4	0.000204094	0.0106129	0.00991644	16	GTCAGCTGTTGCTAGGCAGA	GCAGCTGCCAGTGAGGATCCC	-
52	32	-1	0.000933509	0.0485425	0.030238	16	GTCAGCTGTTGCTAGGCAGA	GCTGCTGCTTCTGCTG	+
52	18	-1	0.00485983	0.252711	0.0944509	14	GTCAGCTGTTGCTAGGCAGA	CCAGCTGTTTCCTG	+
# Tomtom (Motif Comparison Tool): Version 5.5.5 compiled on Dec 6 2023 at 19:32:49
# The format of this file is described at https://meme-suite.org/meme/doc/tomtom-output-format.html.
# tomtom -verbosity 1 -text -thresh 0.1 ./combined.meme ./combined.meme
