## Supplementary material for "The cistrome response to hypoxia in human umbilical vein endothelial cells": Singh--Bass_Supplemental_FILE_S2: xstreme.tsv

RANK	SEED_MOTIF	CLUSTER	SOURCE	ID	ALT_ID	CONSENSUS	WIDTH	SITES	SEA_PVALUE	EVALUE	EVALUE_ACC	SIM_SOURCE	SIM_MOTIF	MOTIF_URL
1	1	1	STREME	1-CASCAG	STREME-1	CASCAG	6	269	3.37e-021	7.12e-005	1	db/motif_databases/HUMAN/HOCOMOCOv11_core_HUMAN_mono_meme_format.meme	ZIC3_HUMAN.H11MO.0.B	http://hocomoco.autosome.ru/motif/ZIC3_HUMAN.H11MO.0.B
2	0	1	MEME	SYGCCMYCTRSTGGY	MEME-1	SYGCCMYCTRSTGGY	15	93	1.29e-020	1.20e-136	1	db/motif_databases/HUMAN/HOCOMOCOv11_core_HUMAN_mono_meme_format.meme	CTCF_HUMAN.H11MO.0.A	http://hocomoco.autosome.ru/motif/CTCF_HUMAN.H11MO.0.A
3	0	1	db/motif_databases/HUMAN/HOCOMOCOv11_core_HUMAN_mono_meme_format.meme	CTCFL_HUMAN.H11MO.0.A		GCCDSYAGGGGGCGCYV	17	61	1.27e-018	5.17e-016	1	db/motif_databases/HUMAN/HOCOMOCOv11_core_HUMAN_mono_meme_format.meme	CTCFL_HUMAN.H11MO.0.A	http://hocomoco.autosome.ru/motif/CTCFL_HUMAN.H11MO.0.A
4	0	1	db/motif_databases/HUMAN/HOCOMOCOv11_core_HUMAN_mono_meme_format.meme	CTCF_HUMAN.H11MO.0.A		YGGCCACCAGRKGGCRSYV	19	55	3.86e-018	1.57e-015	1	db/motif_databases/HUMAN/HOCOMOCOv11_core_HUMAN_mono_meme_format.meme	CTCF_HUMAN.H11MO.0.A	http://hocomoco.autosome.ru/motif/CTCF_HUMAN.H11MO.0.A
5	1	2	MEME	ATGASTCA	MEME-2	ATGASTCA	8	59	1.41e-013	4.70e-025	1	db/motif_databases/HUMAN/HOCOMOCOv11_core_HUMAN_mono_meme_format.meme	FOSL2_HUMAN.H11MO.0.A	http://hocomoco.autosome.ru/motif/FOSL2_HUMAN.H11MO.0.A
6	1	3	db/motif_databases/HUMAN/HOCOMOCOv11_core_HUMAN_mono_meme_format.meme	SMAD3_HUMAN.H11MO.0.B		SYCTSHCWSCWS	12	192	3.27e-013	1.33e-010	1	db/motif_databases/HUMAN/HOCOMOCOv11_core_HUMAN_mono_meme_format.meme	SMAD3_HUMAN.H11MO.0.B	http://hocomoco.autosome.ru/motif/SMAD3_HUMAN.H11MO.0.B
7	1	4	db/motif_databases/HUMAN/HOCOMOCOv11_core_HUMAN_mono_meme_format.meme	ITF2_HUMAN.H11MO.0.C		DGCAGSTGKS	10	189	4.60e-012	1.87e-009	1	db/motif_databases/HUMAN/HOCOMOCOv11_core_HUMAN_mono_meme_format.meme	ITF2_HUMAN.H11MO.0.C	http://hocomoco.autosome.ru/motif/ITF2_HUMAN.H11MO.0.C
8	0	2	STREME	2-RATGACTCAT	STREME-2	RATGACTCAT	10	41	6.44e-012	7.21e-001	1	db/motif_databases/HUMAN/HOCOMOCOv11_core_HUMAN_mono_meme_format.meme	JUN_HUMAN.H11MO.0.A	http://hocomoco.autosome.ru/motif/JUN_HUMAN.H11MO.0.A
9	1	5	STREME	4-CWGGAA	STREME-4	CWGGAA	6	63	2.10e-010	1.23e+000	1	db/motif_databases/HUMAN/HOCOMOCOv11_core_HUMAN_mono_meme_format.meme	TEAD1_HUMAN.H11MO.0.A	http://hocomoco.autosome.ru/motif/TEAD1_HUMAN.H11MO.0.A
10	0	4	db/motif_databases/HUMAN/HOCOMOCOv11_core_HUMAN_mono_meme_format.meme	NDF2_HUMAN.H11MO.0.B		RRCAGATGG	9	152	6.00e-010	2.44e-007	1	db/motif_databases/HUMAN/HOCOMOCOv11_core_HUMAN_mono_meme_format.meme	NDF2_HUMAN.H11MO.0.B	http://hocomoco.autosome.ru/motif/NDF2_HUMAN.H11MO.0.B
11	0	2	db/motif_databases/HUMAN/HOCOMOCOv11_core_HUMAN_mono_meme_format.meme	FOSL2_HUMAN.H11MO.0.A		NDRTGAGTCAYH	12	53	1.46e-009	5.96e-007	1	db/motif_databases/HUMAN/HOCOMOCOv11_core_HUMAN_mono_meme_format.meme	FOSL2_HUMAN.H11MO.0.A	http://hocomoco.autosome.ru/motif/FOSL2_HUMAN.H11MO.0.A
12	0	2	db/motif_databases/HUMAN/HOCOMOCOv11_core_HUMAN_mono_meme_format.meme	FOSL1_HUMAN.H11MO.0.A		KRVTGAGTCAYH	12	51	4.83e-009	1.97e-006	1	db/motif_databases/HUMAN/HOCOMOCOv11_core_HUMAN_mono_meme_format.meme	FOSL1_HUMAN.H11MO.0.A	http://hocomoco.autosome.ru/motif/FOSL1_HUMAN.H11MO.0.A
13	0	4	db/motif_databases/HUMAN/HOCOMOCOv11_core_HUMAN_mono_meme_format.meme	HTF4_HUMAN.H11MO.0.A		DSCAGSTGKG	10	253	5.17e-009	2.10e-006	1	db/motif_databases/HUMAN/HOCOMOCOv11_core_HUMAN_mono_meme_format.meme	HTF4_HUMAN.H11MO.0.A	http://hocomoco.autosome.ru/motif/HTF4_HUMAN.H11MO.0.A
14	1	6	db/motif_databases/HUMAN/HOCOMOCOv11_core_HUMAN_mono_meme_format.meme	RORA_HUMAN.H11MO.0.C		AWSTRGGTCARRG	13	158	2.26e-008	9.20e-006	1	db/motif_databases/HUMAN/HOCOMOCOv11_core_HUMAN_mono_meme_format.meme	RORA_HUMAN.H11MO.0.C	http://hocomoco.autosome.ru/motif/RORA_HUMAN.H11MO.0.C
15	1	7	db/motif_databases/HUMAN/HOCOMOCOv11_core_HUMAN_mono_meme_format.meme	ZN418_HUMAN.H11MO.0.C		TGCTTYTRGCYTCTKVY	17	137	1.15e-007	4.70e-005	1	db/motif_databases/HUMAN/HOCOMOCOv11_core_HUMAN_mono_meme_format.meme	ZN418_HUMAN.H11MO.0.C	http://hocomoco.autosome.ru/motif/ZN418_HUMAN.H11MO.0.C
16	0	6	db/motif_databases/HUMAN/HOCOMOCOv11_core_HUMAN_mono_meme_format.meme	NR1D1_HUMAN.H11MO.0.B		RRRNMASTGGGTCAGDRDR	19	166	1.48e-007	6.01e-005	1	db/motif_databases/HUMAN/HOCOMOCOv11_core_HUMAN_mono_meme_format.meme	NR1D1_HUMAN.H11MO.0.B	http://hocomoco.autosome.ru/motif/NR1D1_HUMAN.H11MO.0.B
17	0	2	db/motif_databases/HUMAN/HOCOMOCOv11_core_HUMAN_mono_meme_format.meme	FOSB_HUMAN.H11MO.0.A		RTGAGTCAB	9	77	1.68e-007	6.86e-005	1	db/motif_databases/HUMAN/HOCOMOCOv11_core_HUMAN_mono_meme_format.meme	FOSB_HUMAN.H11MO.0.A	http://hocomoco.autosome.ru/motif/FOSB_HUMAN.H11MO.0.A
18	0	3	db/motif_databases/HUMAN/HOCOMOCOv11_core_HUMAN_mono_meme_format.meme	LYL1_HUMAN.H11MO.0.A		CCAKCTGYTYYCTB	14	212	3.21e-007	1.31e-004	1	db/motif_databases/HUMAN/HOCOMOCOv11_core_HUMAN_mono_meme_format.meme	LYL1_HUMAN.H11MO.0.A	http://hocomoco.autosome.ru/motif/LYL1_HUMAN.H11MO.0.A
19	0	1	db/motif_databases/HUMAN/HOCOMOCOv11_core_HUMAN_mono_meme_format.meme	ZIC3_HUMAN.H11MO.0.B		GGCYHCCTGCTGWGH	15	99	4.37e-007	1.78e-004	1	db/motif_databases/HUMAN/HOCOMOCOv11_core_HUMAN_mono_meme_format.meme	ZIC3_HUMAN.H11MO.0.B	http://hocomoco.autosome.ru/motif/ZIC3_HUMAN.H11MO.0.B
20	0	3	db/motif_databases/HUMAN/HOCOMOCOv11_core_HUMAN_mono_meme_format.meme	TBX3_HUMAN.H11MO.0.C		DRAGGTGBSAR	11	266	8.82e-007	3.59e-004	1	db/motif_databases/HUMAN/HOCOMOCOv11_core_HUMAN_mono_meme_format.meme	TBX3_HUMAN.H11MO.0.C	http://hocomoco.autosome.ru/motif/TBX3_HUMAN.H11MO.0.C
21	0	2	db/motif_databases/HUMAN/HOCOMOCOv11_core_HUMAN_mono_meme_format.meme	JUND_HUMAN.H11MO.0.A		RRTGAGTCAYY	11	105	9.64e-007	3.92e-004	1	db/motif_databases/HUMAN/HOCOMOCOv11_core_HUMAN_mono_meme_format.meme	JUND_HUMAN.H11MO.0.A	http://hocomoco.autosome.ru/motif/JUND_HUMAN.H11MO.0.A
22	1	8	db/motif_databases/HUMAN/HOCOMOCOv11_core_HUMAN_mono_meme_format.meme	TGIF1_HUMAN.H11MO.0.A		TGACAGS	7	254	1.48e-006	6.02e-004	1	db/motif_databases/HUMAN/HOCOMOCOv11_core_HUMAN_mono_meme_format.meme	TGIF1_HUMAN.H11MO.0.A	http://hocomoco.autosome.ru/motif/TGIF1_HUMAN.H11MO.0.A
23	0	4	db/motif_databases/HUMAN/HOCOMOCOv11_core_HUMAN_mono_meme_format.meme	OLIG2_HUMAN.H11MO.0.B		CCAKCTGYTYYYYWBCHB	18	145	1.93e-006	7.87e-004	1	db/motif_databases/HUMAN/HOCOMOCOv11_core_HUMAN_mono_meme_format.meme	OLIG2_HUMAN.H11MO.0.B	http://hocomoco.autosome.ru/motif/OLIG2_HUMAN.H11MO.0.B
24	0	5	db/motif_databases/HUMAN/HOCOMOCOv11_core_HUMAN_mono_meme_format.meme	ETV5_HUMAN.H11MO.0.C		RRRSAGGAARDGRV	14	92	2.48e-006	1.01e-003	1	db/motif_databases/HUMAN/HOCOMOCOv11_core_HUMAN_mono_meme_format.meme	ETV5_HUMAN.H11MO.0.C	http://hocomoco.autosome.ru/motif/ETV5_HUMAN.H11MO.0.C
25	0	2	db/motif_databases/HUMAN/HOCOMOCOv11_core_HUMAN_mono_meme_format.meme	NF2L2_HUMAN.H11MO.0.A		WWYTGCTGAGTCAT	14	40	2.49e-006	1.01e-003	1	db/motif_databases/HUMAN/HOCOMOCOv11_core_HUMAN_mono_meme_format.meme	NF2L2_HUMAN.H11MO.0.A	http://hocomoco.autosome.ru/motif/NF2L2_HUMAN.H11MO.0.A
26	0	2	db/motif_databases/HUMAN/HOCOMOCOv11_core_HUMAN_mono_meme_format.meme	NFE2_HUMAN.H11MO.0.A		VVRTGACTCAGCA	13	38	2.59e-006	1.05e-003	1	db/motif_databases/HUMAN/HOCOMOCOv11_core_HUMAN_mono_meme_format.meme	NFE2_HUMAN.H11MO.0.A	http://hocomoco.autosome.ru/motif/NFE2_HUMAN.H11MO.0.A
27	1	9	db/motif_databases/HUMAN/HOCOMOCOv11_core_HUMAN_mono_meme_format.meme	BC11A_HUMAN.H11MO.0.A		RAAAGAGGAAGTGARAV	17	142	3.64e-006	1.48e-003	1	db/motif_databases/HUMAN/HOCOMOCOv11_core_HUMAN_mono_meme_format.meme	BC11A_HUMAN.H11MO.0.A	http://hocomoco.autosome.ru/motif/BC11A_HUMAN.H11MO.0.A
28	0	5	db/motif_databases/HUMAN/HOCOMOCOv11_core_HUMAN_mono_meme_format.meme	TEAD4_HUMAN.H11MO.0.A		RCATTCCWGRVAK	13	153	4.42e-006	1.80e-003	1	db/motif_databases/HUMAN/HOCOMOCOv11_core_HUMAN_mono_meme_format.meme	TEAD4_HUMAN.H11MO.0.A	http://hocomoco.autosome.ru/motif/TEAD4_HUMAN.H11MO.0.A
29	0	5	db/motif_databases/HUMAN/HOCOMOCOv11_core_HUMAN_mono_meme_format.meme	NFAC4_HUMAN.H11MO.0.C		WGGAAAAYTW	10	59	4.71e-006	1.92e-003	1	db/motif_databases/HUMAN/HOCOMOCOv11_core_HUMAN_mono_meme_format.meme	NFAC4_HUMAN.H11MO.0.C	http://hocomoco.autosome.ru/motif/NFAC4_HUMAN.H11MO.0.C
30	0	2	db/motif_databases/HUMAN/HOCOMOCOv11_core_HUMAN_mono_meme_format.meme	JUN_HUMAN.H11MO.0.A		DRTGAGTCAYH	11	123	1.23e-005	5.00e-003	1	db/motif_databases/HUMAN/HOCOMOCOv11_core_HUMAN_mono_meme_format.meme	JUN_HUMAN.H11MO.0.A	http://hocomoco.autosome.ru/motif/JUN_HUMAN.H11MO.0.A
31	0	2	db/motif_databases/HUMAN/HOCOMOCOv11_core_HUMAN_mono_meme_format.meme	FOS_HUMAN.H11MO.0.A		VTGAGTCAB	9	102	1.25e-005	5.10e-003	1	db/motif_databases/HUMAN/HOCOMOCOv11_core_HUMAN_mono_meme_format.meme	FOS_HUMAN.H11MO.0.A	http://hocomoco.autosome.ru/motif/FOS_HUMAN.H11MO.0.A
32	1	10	db/motif_databases/HUMAN/HOCOMOCOv11_core_HUMAN_mono_meme_format.meme	OSR2_HUMAN.H11MO.0.C		GBYSCWGCTNCTGYDG	16	119	1.40e-005	5.68e-003	1	db/motif_databases/HUMAN/HOCOMOCOv11_core_HUMAN_mono_meme_format.meme	OSR2_HUMAN.H11MO.0.C	http://hocomoco.autosome.ru/motif/OSR2_HUMAN.H11MO.0.C
33	0	3	db/motif_databases/HUMAN/HOCOMOCOv11_core_HUMAN_mono_meme_format.meme	ZN563_HUMAN.H11MO.0.C		RGGNTCMTNDCHGGCAGCTGY	21	94	1.41e-005	5.73e-003	1	db/motif_databases/HUMAN/HOCOMOCOv11_core_HUMAN_mono_meme_format.meme	ZN563_HUMAN.H11MO.0.C	http://hocomoco.autosome.ru/motif/ZN563_HUMAN.H11MO.0.C
34	0	5	db/motif_databases/HUMAN/HOCOMOCOv11_core_HUMAN_mono_meme_format.meme	ETV4_HUMAN.H11MO.0.B		VRCAGGAARBR	11	92	1.82e-005	7.40e-003	1	db/motif_databases/HUMAN/HOCOMOCOv11_core_HUMAN_mono_meme_format.meme	ETV4_HUMAN.H11MO.0.B	http://hocomoco.autosome.ru/motif/ETV4_HUMAN.H11MO.0.B
35	0	5	db/motif_databases/HUMAN/HOCOMOCOv11_core_HUMAN_mono_meme_format.meme	TEAD1_HUMAN.H11MO.0.A		RCATTCCWGSCW	12	149	2.32e-005	9.46e-003	1	db/motif_databases/HUMAN/HOCOMOCOv11_core_HUMAN_mono_meme_format.meme	TEAD1_HUMAN.H11MO.0.A	http://hocomoco.autosome.ru/motif/TEAD1_HUMAN.H11MO.0.A
36	1	11	STREME	3-CASAGWKK	STREME-3	CASAGWKK	8	54	2.42e-005	1.23e+000	1	STREME	3-CASAGWKK
37	1	12	db/motif_databases/HUMAN/HOCOMOCOv11_core_HUMAN_mono_meme_format.meme	HNF4G_HUMAN.H11MO.0.B		VRGKBCAAAGKYCA	14	124	2.87e-005	1.17e-002	1	db/motif_databases/HUMAN/HOCOMOCOv11_core_HUMAN_mono_meme_format.meme	HNF4G_HUMAN.H11MO.0.B	http://hocomoco.autosome.ru/motif/HNF4G_HUMAN.H11MO.0.B
38	0	12	db/motif_databases/HUMAN/HOCOMOCOv11_core_HUMAN_mono_meme_format.meme	NR4A1_HUMAN.H11MO.0.A		AAAGGKCAV	9	356	2.88e-005	1.17e-002	1	db/motif_databases/HUMAN/HOCOMOCOv11_core_HUMAN_mono_meme_format.meme	NR4A1_HUMAN.H11MO.0.A	http://hocomoco.autosome.ru/motif/NR4A1_HUMAN.H11MO.0.A
39	0	4	db/motif_databases/HUMAN/HOCOMOCOv11_core_HUMAN_mono_meme_format.meme	TFE2_HUMAN.H11MO.0.A		SMCAGCTGCWB	11	65	3.01e-005	1.23e-002	1	db/motif_databases/HUMAN/HOCOMOCOv11_core_HUMAN_mono_meme_format.meme	TFE2_HUMAN.H11MO.0.A	http://hocomoco.autosome.ru/motif/TFE2_HUMAN.H11MO.0.A
40	0	5	db/motif_databases/HUMAN/HOCOMOCOv11_core_HUMAN_mono_meme_format.meme	STAT6_HUMAN.H11MO.0.B		TTCTSWGGAAR	11	159	3.38e-005	1.37e-002	1	db/motif_databases/HUMAN/HOCOMOCOv11_core_HUMAN_mono_meme_format.meme	STAT6_HUMAN.H11MO.0.B	http://hocomoco.autosome.ru/motif/STAT6_HUMAN.H11MO.0.B
41	0	5	db/motif_databases/HUMAN/HOCOMOCOv11_core_HUMAN_mono_meme_format.meme	EHF_HUMAN.H11MO.0.B		VWACSAGGAAGTDVS	15	29	4.19e-005	1.70e-002	1	db/motif_databases/HUMAN/HOCOMOCOv11_core_HUMAN_mono_meme_format.meme	EHF_HUMAN.H11MO.0.B	http://hocomoco.autosome.ru/motif/EHF_HUMAN.H11MO.0.B
42	0	3	db/motif_databases/HUMAN/HOCOMOCOv11_core_HUMAN_mono_meme_format.meme	SMAD2_HUMAN.H11MO.0.A		TGTCTGNCWCCT	12	120	4.82e-005	1.96e-002	1	db/motif_databases/HUMAN/HOCOMOCOv11_core_HUMAN_mono_meme_format.meme	SMAD2_HUMAN.H11MO.0.A	http://hocomoco.autosome.ru/motif/SMAD2_HUMAN.H11MO.0.A
43	0	4	db/motif_databases/HUMAN/HOCOMOCOv11_core_HUMAN_mono_meme_format.meme	TFAP4_HUMAN.H11MO.0.A		YCAGCTGWKB	10	68	4.83e-005	1.96e-002	1	db/motif_databases/HUMAN/HOCOMOCOv11_core_HUMAN_mono_meme_format.meme	TFAP4_HUMAN.H11MO.0.A	http://hocomoco.autosome.ru/motif/TFAP4_HUMAN.H11MO.0.A
44	0	5	db/motif_databases/HUMAN/HOCOMOCOv11_core_HUMAN_mono_meme_format.meme	NFAC1_HUMAN.H11MO.0.B		AWGGAAARWVWGAMW	15	52	5.18e-005	2.11e-002	1	db/motif_databases/HUMAN/HOCOMOCOv11_core_HUMAN_mono_meme_format.meme	NFAC1_HUMAN.H11MO.0.B	http://hocomoco.autosome.ru/motif/NFAC1_HUMAN.H11MO.0.B
45	0	4	db/motif_databases/HUMAN/HOCOMOCOv11_core_HUMAN_mono_meme_format.meme	ASCL1_HUMAN.H11MO.0.A		CHVCASCTGCYBYY	14	99	5.42e-005	2.20e-002	1	db/motif_databases/HUMAN/HOCOMOCOv11_core_HUMAN_mono_meme_format.meme	ASCL1_HUMAN.H11MO.0.A	http://hocomoco.autosome.ru/motif/ASCL1_HUMAN.H11MO.0.A
46	0	7	db/motif_databases/HUMAN/HOCOMOCOv11_core_HUMAN_mono_meme_format.meme	SMCA1_HUMAN.H11MO.0.C		CMARGAAGMATD	12	138	5.87e-005	2.39e-002	1	db/motif_databases/HUMAN/HOCOMOCOv11_core_HUMAN_mono_meme_format.meme	SMCA1_HUMAN.H11MO.0.C	http://hocomoco.autosome.ru/motif/SMCA1_HUMAN.H11MO.0.C
47	1	13	db/motif_databases/HUMAN/HOCOMOCOv11_core_HUMAN_mono_meme_format.meme	TYY1_HUMAN.H11MO.0.A		CAARATGGCGGC	12	26	7.30e-005	2.97e-002	1	db/motif_databases/HUMAN/HOCOMOCOv11_core_HUMAN_mono_meme_format.meme	TYY1_HUMAN.H11MO.0.A	http://hocomoco.autosome.ru/motif/TYY1_HUMAN.H11MO.0.A
48	0	4	db/motif_databases/HUMAN/HOCOMOCOv11_core_HUMAN_mono_meme_format.meme	ATOH1_HUMAN.H11MO.0.B		RRCAGMTGG	9	33	9.38e-005	3.82e-002	1	db/motif_databases/HUMAN/HOCOMOCOv11_core_HUMAN_mono_meme_format.meme	ATOH1_HUMAN.H11MO.0.B	http://hocomoco.autosome.ru/motif/ATOH1_HUMAN.H11MO.0.B
49	0	9	db/motif_databases/HUMAN/HOCOMOCOv11_core_HUMAN_mono_meme_format.meme	ETS2_HUMAN.H11MO.0.B		RDVRGGAARVRRR	13	190	9.47e-005	3.85e-002	1	db/motif_databases/HUMAN/HOCOMOCOv11_core_HUMAN_mono_meme_format.meme	ETS2_HUMAN.H11MO.0.B	http://hocomoco.autosome.ru/motif/ETS2_HUMAN.H11MO.0.B
50	0	4	db/motif_databases/HUMAN/HOCOMOCOv11_core_HUMAN_mono_meme_format.meme	ZEB1_HUMAN.H11MO.0.A		BVCAGGTGWG	10	176	9.97e-005	4.06e-002	1	db/motif_databases/HUMAN/HOCOMOCOv11_core_HUMAN_mono_meme_format.meme	ZEB1_HUMAN.H11MO.0.A	http://hocomoco.autosome.ru/motif/ZEB1_HUMAN.H11MO.0.A
51	0	5	db/motif_databases/HUMAN/HOCOMOCOv11_core_HUMAN_mono_meme_format.meme	NFAC2_HUMAN.H11MO.0.B		TGGAAAAWY	9	115	1.09e-004	4.44e-002	1	db/motif_databases/HUMAN/HOCOMOCOv11_core_HUMAN_mono_meme_format.meme	NFAC2_HUMAN.H11MO.0.B	http://hocomoco.autosome.ru/motif/NFAC2_HUMAN.H11MO.0.B
52	0	10	db/motif_databases/HUMAN/HOCOMOCOv11_core_HUMAN_mono_meme_format.meme	RFX5_HUMAN.H11MO.0.A		GTCABCWGTTGCYRGGSARA	20	131	1.20e-004	4.90e-002	1	db/motif_databases/HUMAN/HOCOMOCOv11_core_HUMAN_mono_meme_format.meme	RFX5_HUMAN.H11MO.0.A	http://hocomoco.autosome.ru/motif/RFX5_HUMAN.H11MO.0.A
# XSTREME (Motif Discovery and Enrichment Analysis): Version 5.5.5 released on Thu Sep 14 08:48:04 2023 +1000
# The format of this file is described at https://meme-suite.org/meme/doc/xstreme-output-format.html
# xstreme --oc . --time 240 --streme-totallength 4000000 --meme-searchsize 100000 --dna --order 0 --evt 0.05 --minw 6 --maxw 15 --align center --meme-mod zoops --m db/motif_databases/HUMAN/HOCOMOCOv11_core_HUMAN_mono_meme_format.meme --p cluster_3_coord_nodup.txt.fa
