## Supplementary material for "The cistrome response to hypoxia in human umbilical vein endothelial cells": Singh--Bass_Supplemental_FILE_S2: cluster_4_coord_nodup.txt

chr10	100890874	100890904
chr10	102693606	102693636
chr10	104594158	104594188
chr10	10502490	10502520
chr10	110167892	110167922
chr10	110188658	110188688
chr10	110825341	110825371
chr10	11235482	11235512
chr10	113081037	113081067
chr10	11450463	11450493
chr10	118342368	118342398
chr10	122368734	122368764
chr10	125117776	125117806
chr10	125137749	125137779
chr10	16983142	16983172
chr10	17526506	17526536
chr10	22925225	22925255
chr10	26708527	26708557
chr10	26717621	26717651
chr10	28410990	28411020
chr10	29318316	29318346
chr10	32019609	32019639
chr10	4183915	4183945
chr10	43388576	43388606
chr10	43857594	43857624
chr10	44966868	44966898
chr10	51104091	51104121
chr10	5413981	5414011
chr10	56600711	56600741
chr10	5958227	5958257
chr10	61059721	61059751
chr10	61633774	61633804
chr10	62057214	62057244
chr10	62171919	62171949
chr10	6276586	6276616
chr10	69278221	69278251
chr10	69706620	69706650
chr10	74135364	74135394
chr10	74697147	74697177
chr10	75167081	75167111
chr10	79086965	79086995
chr10	84296598	84296628
chr10	89553376	89553406
chr10	91689876	91689906
chr10	99808484	99808514
chr11	101863679	101863709
chr11	10511796	10511826
chr11	105719625	105719655
chr11	108713546	108713576
chr11	116632915	116632945
chr11	117101030	117101060
chr11	117319558	117319588
chr11	11782102	11782132
chr11	118867023	118867053
chr11	119166491	119166521
chr11	119811031	119811061
chr11	120861671	120861701
chr11	122866458	122866488
chr11	125128620	125128650
chr11	125347723	125347753
chr11	128570765	128570795
chr1	113881359	113881389
chr1	115649159	115649189
chr11	17238592	17238622
chr11	17244772	17244802
chr1	11871016	11871046
chr1	12314473	12314503
chr11	28400474	28400504
chr11	31326676	31326706
chr11	32072299	32072329
chr11	33098167	33098197
chr11	36091480	36091510
chr11	4135137	4135167
chr11	43943719	43943749
chr11	44245136	44245166
chr11	45031476	45031506
chr11	50383595	50383625
chr11	57933052	57933082
chr11	57933993	57934023
chr11	58301669	58301699
chr11	58627771	58627801
chr1	160031224	160031254
chr11	64242575	64242605
chr11	64917591	64917621
chr11	65986601	65986631
chr11	66578211	66578241
chr11	72204946	72204976
chr1	172325763	172325793
chr11	7423057	7423087
chr11	75558302	75558332
chr11	77581012	77581042
chr11	78030504	78030534
chr1	178867730	178867760
chr11	80583573	80583603
chr1	183211896	183211926
chr1	183608465	183608495
chr1	184801797	184801827
chr11	88738075	88738105
chr11	90483780	90483810
chr1	20785429	20785459
chr12	103966168	103966198
chr12	105726799	105726829
chr12	110305643	110305673
chr12	116943815	116943845
chr12	118330548	118330578
chr12	13196065	13196095
chr1	21338027	21338057
chr12	14572573	14572603
chr1	21817796	21817826
chr1	220099802	220099832
chr1	220594513	220594543
chr12	26851183	26851213
chr12	28313650	28313680
chr12	2876522	2876552
chr1	234844486	234844516
chr1	246218964	246218994
chr12	46387090	46387120
chr1	24752103	24752133
chr12	49170821	49170851
chr12	5167093	5167123
chr12	56269339	56269369
chr12	56602302	56602332
chr12	57794125	57794155
chr12	58916727	58916757
chr12	59399353	59399383
chr12	61836609	61836639
chr12	6286133	6286163
chr12	6728466	6728496
chr12	68557434	68557464
chr12	75390713	75390743
chr12	76688810	76688840
chr12	76780518	76780548
chr12	77133728	77133758
chr12	77409158	77409188
chr1	28772453	28772483
chr12	89389949	89389979
chr12	91048213	91048243
chr12	92002791	92002821
chr12	96312339	96312369
chr1	30715391	30715421
chr13	110239933	110239963
chr13	20728943	20728973
chr1	32865978	32866008
chr13	30617032	30617062
chr13	39137445	39137475
chr1	35059811	35059841
chr1	35230934	35230964
chr13	56561478	56561508
chr1	35848474	35848504
chr13	59568531	59568561
chr1	37410891	37410921
chr13	79383002	79383032
chr13	91326407	91326437
chr13	97539840	97539870
chr13	97563595	97563625
chr14	101978920	101978950
chr14	21006015	21006045
chr14	22589267	22589297
chr14	23481528	23481558
chr14	32022140	32022170
chr1	44819804	44819834
chr14	55297792	55297822
chr1	45617834	45617864
chr14	57067086	57067116
chr14	65183911	65183941
chr14	75005639	75005669
chr14	85246342	85246372
chr14	89351424	89351454
chr14	89856002	89856032
chr14	92770616	92770646
chr14	92863372	92863402
chr14	96033698	96033728
chr1	52330400	52330430
chr15	25378674	25378704
chr15	35425482	35425512
chr15	60263341	60263371
chr1	56719725	56719755
chr15	67390304	67390334
chr15	81492528	81492558
chr15	84765191	84765221
chr15	85298915	85298945
chr1	59714650	59714680
chr16	279103	279133
chr16	28321910	28321940
chr16	29890411	29890441
chr1	6392150	6392180
chr1	64476274	64476304
chr16	46381036	46381066
chr16	4802978	4803008
chr16	61892893	61892923
chr16	66701095	66701125
chr16	67365052	67365082
chr16	67380717	67380747
chr16	68087049	68087079
chr16	68962317	68962347
chr16	69527245	69527275
chr16	77579863	77579893
chr16	80763275	80763305
chr1	72898267	72898297
chr17	29133258	29133288
chr17	35264124	35264154
chr1	73573253	73573283
chr17	49319207	49319237
chr17	50492042	50492072
chr17	55109239	55109269
chr17	55290478	55290508
chr17	57734204	57734234
chr17	58098692	58098722
chr17	63784187	63784217
chr17	6398230	6398260
chr17	64448811	64448841
chr17	77842780	77842810
chr1	8071157	8071187
chr18	12496255	12496285
chr1	81965368	81965398
chr18	21571966	21571996
chr18	54251206	54251236
chr1	86393641	86393671
chr18	64046735	64046765
chr18	67783798	67783828
chr18	71322500	71322530
chr1	89976761	89976791
chr19	33118087	33118117
chr19	35748262	35748292
chr19	43605372	43605402
chr19	44193261	44193291
chr19	45190315	45190345
chr19	50135277	50135307
chr1	97850200	97850230
chr19	8488999	8489029
chr19	9876805	9876835
chr20	10962854	10962884
chr20	17516967	17516997
chr20	21317088	21317118
chr20	25178996	25179026
chr20	2880575	2880605
chr20	37616003	37616033
chr20	37699356	37699386
chr20	40160246	40160276
chr20	4076865	4076895
chr20	41141601	41141631
chr20	49308909	49308939
chr20	50093370	50093400
chr20	58342454	58342484
chr20	6059345	6059375
chr2	103161608	103161638
chr2	112074667	112074697
chr21	15062163	15062193
chr2	119974843	119974873
chr21	26079624	26079654
chr21	27494270	27494300
chr2	132535874	132535904
chr2	133194420	133194450
chr21	33683424	33683454
chr21	37046399	37046429
chr21	37282165	37282195
chr21	45130367	45130397
chr2	149955458	149955488
chr2	164913777	164913807
chr2	1744874	1744904
chr2	181791346	181791376
chr2	186603549	186603579
chr2	191847298	191847328
chr2	202809002	202809032
chr2	216698983	216699013
chr22	19263881	19263911
chr22	23613618	23613648
chr2	223801126	223801156
chr2	224922327	224922357
chr22	24982081	24982111
chr22	26929746	26929776
chr2	230687802	230687832
chr2	231765685	231765715
chr2	235699366	235699396
chr22	38178181	38178211
chr22	38628033	38628063
chr2	240314933	240314963
chr22	42995188	42995218
chr22	44326394	44326424
chr2	27596811	27596841
chr2	28617610	28617640
chr2	43250232	43250262
chr2	43370928	43370958
chr2	47195356	47195386
chr2	5214848	5214878
chr2	61225921	61225951
chr2	61535591	61535621
chr2	71545874	71545904
chr2	74671690	74671720
chr3	101574973	101575003
chr3	101677395	101677425
chr3	101951516	101951546
chr3	10983490	10983520
chr3	111991083	111991113
chr3	122858544	122858574
chr3	12990992	12991022
chr3	141544877	141544907
chr3	142168444	142168474
chr3	143135231	143135261
chr3	148036642	148036672
chr3	153669706	153669736
chr3	153888601	153888631
chr3	153977314	153977344
chr3	156039066	156039096
chr3	168802076	168802106
chr3	170302404	170302434
chr3	184202059	184202089
chr3	184316337	184316367
chr3	188496719	188496749
chr3	22923903	22923933
chr3	33373023	33373053
chr3	40037309	40037339
chr3	45668059	45668089
chr3	49397597	49397627
chr3	50322070	50322100
chr3	5226941	5226971
chr3	52291612	52291642
chr3	53192566	53192596
chr3	62230071	62230101
chr4	106245335	106245365
chr4	114509530	114509560
chr4	122310177	122310207
chr4	136988363	136988393
chr4	140281999	140282029
chr4	15231688	15231718
chr4	159265730	159265760
chr4	165541128	165541158
chr4	165862678	165862708
chr4	17100441	17100471
chr4	18254941	18254971
chr4	183439041	183439071
chr4	184287808	184287838
chr4	20037774	20037804
chr4	26165209	26165239
chr4	3180035	3180065
chr4	40122922	40122952
chr4	5863760	5863790
chr4	69760726	69760756
chr4	87644464	87644494
chr4	98787047	98787077
chr5	107275570	107275600
chr5	115575906	115575936
chr5	115938844	115938874
chr5	120803492	120803522
chr5	127643439	127643469
chr5	132526860	132526890
chr5	133226009	133226039
chr5	139575216	139575246
chr5	140592152	140592182
chr5	145830622	145830652
chr5	150009964	150009994
chr5	150573371	150573401
chr5	151146333	151146363
chr5	16744044	16744074
chr5	16919487	16919517
chr5	177501203	177501233
chr5	265404	265434
chr5	34487531	34487561
chr5	36238850	36238880
chr5	38931865	38931895
chr5	41747402	41747432
chr5	43661324	43661354
chr5	56190561	56190591
chr5	58294915	58294945
chr5	58496619	58496649
chr5	66859646	66859676
chr5	72661132	72661162
chr5	73540312	73540342
chr5	73629945	73629975
chr5	73935286	73935316
chr5	90494827	90494857
chr5	99937065	99937095
chr6	100176853	100176883
chr6	11919252	11919282
chr6	1240803	1240833
chr6	131789332	131789362
chr6	135852142	135852172
chr6	135896195	135896225
chr6	149334346	149334376
chr6	156842863	156842893
chr6	166341570	166341600
chr6	17167533	17167563
chr6	17978653	17978683
chr6	27670623	27670653
chr6	27830770	27830800
chr6	3831995	3832025
chr6	43914191	43914221
chr6	56699244	56699274
chr6	64932684	64932714
chr6	73610780	73610810
chr6	77039506	77039536
chr7	107917507	107917537
chr7	108566930	108566960
chr7	112124594	112124624
chr7	114790242	114790272
chr7	116227858	116227888
chr7	116953281	116953311
chr7	119093446	119093476
chr7	121041609	121041639
chr7	12655271	12655301
chr7	130905221	130905251
chr7	131254516	131254546
chr7	133268557	133268587
chr7	13742921	13742951
chr7	13796464	13796494
chr7	138545655	138545685
chr7	157307887	157307917
chr7	21305566	21305596
chr7	23539948	23539978
chr7	25109466	25109496
chr7	26204386	26204416
chr7	30422274	30422304
chr7	35762492	35762522
chr7	38883966	38883996
chr7	39580652	39580682
chr7	42232479	42232509
chr7	64713688	64713718
chr7	72691462	72691492
chr7	73774084	73774114
chr7	76340797	76340827
chr7	76754495	76754525
chr7	7686833	7686863
chr7	77453592	77453622
chr7	84194571	84194601
chr8	115854888	115854918
chr8	124267333	124267363
chr8	133412838	133412868
chr8	143190925	143190955
chr8	16677333	16677363
chr8	19077400	19077430
chr8	32554100	32554130
chr8	38800411	38800441
chr8	41944284	41944314
chr8	4507193	4507223
chr8	48555011	48555041
chr8	55865410	55865440
chr8	60052278	60052308
chr8	65670362	65670392
chr8	66546890	66546920
chr8	75402169	75402199
chr8	79949889	79949919
chr8	80505279	80505309
chr8	93068678	93068708
chr8	97780545	97780575
chr9	109440877	109440907
chr9	111225475	111225505
chr9	114434952	114434982
chr9	131954488	131954518
chr9	137648168	137648198
chr9	13878644	13878674
chr9	13948180	13948210
chr9	19283485	19283515
chr9	39587727	39587757
chr9	4293400	4293430
chr9	4678812	4678842
chr9	76391060	76391090
chr9	78011184	78011214
chr9	81636085	81636115
chr9	96413990	96414020
chrX	109633102	109633132
chrX	118818832	118818862
chrX	140035088	140035118
