## Supplementary material for "The cistrome response to hypoxia in human umbilical vein endothelial cells": Singh--Bass_Supplemental_FILE_S2: motif_alignment.txt

Query_ID	Target_ID	Optimal_offset	p-value	E-value	q-value	Overlap	Query_consensus	Target_consensus	Orientation
1	1	0	7.56204e-18	3.47854e-16	6.95707e-16	6	CAGGCA	CAGGCA	+
2	2	0	7.08941e-15	3.26113e-13	6.52226e-13	6	AGGAAG	AGGAAG	+
2	6	4	6.7471e-06	0.000310366	0.000310366	6	AGGAAG	GAGCAGGAAGTGAG	+
2	12	5	3.84464e-05	0.00176853	0.000901993	6	AGGAAG	GAACCAGGAAGTGG	+
2	26	6	3.92171e-05	0.00180399	0.000901993	6	AGGAAG	GGAAACAGGAAGTGGG	+
2	18	5	7.16316e-05	0.00329505	0.00108658	6	AGGAAG	GAACCAGGAAGTGGC	+
2	10	3	7.98455e-05	0.00367289	0.00108658	6	AGGAAG	GGAAGGAAGAGGA	+
2	3	3	8.26747e-05	0.00380304	0.00108658	6	AGGAAG	AACAGGAAGGG	+
2	27	4	0.000127751	0.00587656	0.00146914	6	AGGAAG	GGGCAGGAAGTGG	+
2	25	6	0.00015905	0.0073163	0.00162584	6	AGGAAG	GGAAGGAGGAAGTGG	+
2	33	6	0.000277237	0.0127529	0.00255058	6	AGGAAG	GGAGGAAGGAAGGAGGGA	+
2	14	4	0.000742587	0.034159	0.00621073	6	AGGAAG	AGACAGGAAGTGG	+
2	24	5	0.0014164	0.0651542	0.010859	6	AGGAAG	CTTCCAGGAAA	-
2	20	5	0.00253017	0.116388	0.0179058	6	AGGAAG	GAACCCGGAAGTGG	+
2	28	5	0.00289455	0.13315	0.0190214	6	AGGAAG	TTCTCAGGAAA	+
2	7	0	0.00396261	0.18228	0.024304	6	AGGAAG	TGGAAAATT	+
2	22	3	0.00529456	0.24355	0.0293231	6	AGGAAG	GACCGGAAGTGG	+
2	9	3	0.00554371	0.255011	0.0293231	6	AGGAAG	GGCCGGAAGTG	+
2	1	1	0.00586925	0.269986	0.0293231	5	AGGAAG	CAGGCA	+
2	15	2	0.00605585	0.278569	0.0293231	6	AGGAAG	ACCGGAAGTGG	+
2	29	2	0.00973834	0.447964	0.0447964	6	AGGAAG	CCAAGAAGAATG	+
2	30	1	0.0144767	0.665929	0.0634218	6	AGGAAG	ATGGAAAAAAAGAAA	+
2	31	8	0.0164237	0.75549	0.0686809	5	AGGAAG	TGCTTTCTAGGAA	+
2	37	8	0.0182018	0.837282	0.0728071	6	AGGAAG	ATGCCCTGAGGCCA	+
3	3	0	8.57766e-34	3.94572e-32	7.89145e-32	11	AACAGGAAGGG	AACAGGAAGGG	+
3	27	1	1.34978e-10	6.20899e-09	6.20899e-09	11	AACAGGAAGGG	GGGCAGGAAGTGG	+
3	6	1	6.17489e-10	2.84045e-08	1.89363e-08	11	AACAGGAAGGG	GAGCAGGAAGTGAG	+
3	26	3	4.21179e-08	1.93742e-06	9.68712e-07	11	AACAGGAAGGG	GGAAACAGGAAGTGGG	+
3	14	1	1.31676e-07	6.0571e-06	2.29486e-06	11	AACAGGAAGGG	AGACAGGAAGTGG	+
3	33	3	1.49665e-07	6.88459e-06	2.29486e-06	11	AACAGGAAGGG	GGAGGAAGGAAGGAGGGA	+
3	12	2	1.20063e-06	5.52288e-05	1.57797e-05	11	AACAGGAAGGG	GAACCAGGAAGTGG	+
3	10	0	1.59277e-06	7.32674e-05	1.83169e-05	11	AACAGGAAGGG	GGAAGGAAGAGGA	+
3	9	0	3.1893e-06	0.000146708	3.18501e-05	11	AACAGGAAGGG	GGCCGGAAGTG	+
3	25	3	3.46196e-06	0.00015925	3.18501e-05	11	AACAGGAAGGG	GGAAGGAGGAAGTGG	+
3	18	2	4.94332e-06	0.000227392	4.13441e-05	11	AACAGGAAGGG	GAACCAGGAAGTGGC	+
3	22	0	1.74372e-05	0.000802111	0.000133685	11	AACAGGAAGGG	GACCGGAAGTGG	+
3	20	2	4.03813e-05	0.00185754	0.000285775	11	AACAGGAAGGG	GAACCCGGAAGTGG	+
3	2	-3	0.000155386	0.00714778	0.00102111	6	AACAGGAAGGG	AGGAAG	+
3	15	-1	0.00021463	0.00987297	0.0013164	10	AACAGGAAGGG	ACCGGAAGTGG	+
3	28	2	0.00163203	0.0750733	0.00938417	9	AACAGGAAGGG	TTCTCAGGAAA	+
3	36	1	0.00386109	0.17761	0.0208953	11	AACAGGAAGGG	TGGCTGGAATGT	-
3	30	-2	0.00520822	0.239578	0.0259799	9	AACAGGAAGGG	ATGGAAAAAAAGAAA	+
3	1	-2	0.00536542	0.246809	0.0259799	6	AACAGGAAGGG	CAGGCA	+
3	29	-1	0.00584027	0.268652	0.0268652	10	AACAGGAAGGG	CCAAGAAGAATG	+
3	24	2	0.00630781	0.290159	0.0276342	9	AACAGGAAGGG	CTTCCAGGAAA	-
3	43	2	0.00896118	0.412214	0.037474	11	AACAGGAAGGG	GGGGCGGGAAAGG	+
3	31	5	0.0159147	0.732076	0.0636588	8	AACAGGAAGGG	TGCTTTCTAGGAA	+
3	7	-3	0.0245997	1.13159	0.0942988	8	AACAGGAAGGG	TGGAAAATT	+
4	4	0	1.0005e-27	4.60229e-26	9.20458e-26	9	AAAGGTCAG	AAAGGTCAG	+
4	19	2	8.52838e-05	0.00392306	0.00392306	9	AAAGGTCAG	AAAAAGAGCAGC	-
5	5	0	7.94228e-37	3.65345e-35	7.30689e-35	12	CTCTGTCACCTG	CTCTGTCACCTG	+
5	21	1	7.58273e-06	0.000348805	0.000348805	11	CTCTGTCACCTG	TGTCTGTCACCT	+
5	16	2	0.000278247	0.0127994	0.00853291	12	CTCTGTCACCTG	CCAGCTGTTTCCTG	+
6	6	0	5.44685e-42	2.50555e-40	5.0111e-40	14	GAGCAGGAAGTGAG	GAGCAGGAAGTGAG	+
6	27	0	4.24116e-12	1.95093e-10	1.95093e-10	13	GAGCAGGAAGTGAG	GGGCAGGAAGTGG	+
6	3	-1	1.8578e-10	8.54589e-09	5.69726e-09	11	GAGCAGGAAGTGAG	AACAGGAAGGG	+
6	33	2	1.59252e-09	7.3256e-08	3.6628e-08	14	GAGCAGGAAGTGAG	GGAGGAAGGAAGGAGGGA	+
6	25	2	8.82393e-09	4.05901e-07	1.6236e-07	13	GAGCAGGAAGTGAG	GGAAGGAGGAAGTGG	+
6	26	2	1.22932e-08	5.65489e-07	1.88496e-07	14	GAGCAGGAAGTGAG	GGAAACAGGAAGTGGG	+
6	10	-1	1.79191e-08	8.24277e-07	2.35508e-07	13	GAGCAGGAAGTGAG	GGAAGGAAGAGGA	+
6	14	0	2.80234e-08	1.28908e-06	3.22269e-07	13	GAGCAGGAAGTGAG	AGACAGGAAGTGG	+
6	12	1	3.5411e-08	1.6289e-06	3.61979e-07	13	GAGCAGGAAGTGAG	GAACCAGGAAGTGG	+
6	18	1	6.33776e-08	2.91537e-06	5.83074e-07	14	GAGCAGGAAGTGAG	GAACCAGGAAGTGGC	+
6	20	1	6.98477e-06	0.000321299	5.84181e-05	13	GAGCAGGAAGTGAG	GAACCCGGAAGTGG	+
6	2	-4	1.78492e-05	0.000821062	0.000136844	6	GAGCAGGAAGTGAG	AGGAAG	+
6	22	-1	2.53774e-05	0.00116736	0.000179594	12	GAGCAGGAAGTGAG	GACCGGAAGTGG	+
6	9	-1	3.41802e-05	0.00157229	0.000224613	11	GAGCAGGAAGTGAG	GGCCGGAAGTG	+
6	15	-2	0.000162061	0.00745479	0.000993973	11	GAGCAGGAAGTGAG	ACCGGAAGTGG	+
6	30	-3	0.00230252	0.105916	0.0132395	11	GAGCAGGAAGTGAG	ATGGAAAAAAAGAAA	+
6	43	1	0.00256424	0.117955	0.0138771	12	GAGCAGGAAGTGAG	GGGGCGGGAAAGG	+
6	41	0	0.00288612	0.132762	0.0147513	14	GAGCAGGAAGTGAG	AAGATGGCGGCGGCGG	+
6	29	-2	0.00471281	0.216789	0.0228199	12	GAGCAGGAAGTGAG	CCAAGAAGAATG	+
6	36	0	0.00760222	0.349702	0.0349702	12	GAGCAGGAAGTGAG	TGGCTGGAATGT	-
6	1	-3	0.0101172	0.465392	0.044323	6	GAGCAGGAAGTGAG	CAGGCA	+
6	28	1	0.013052	0.600392	0.0545811	10	GAGCAGGAAGTGAG	TTCTCAGGAAA	+
6	5	0	0.0155203	0.713934	0.0620812	12	GAGCAGGAAGTGAG	CAGGTGACAGAG	-
6	7	-4	0.0197919	0.910425	0.0758688	9	GAGCAGGAAGTGAG	TGGAAAATT	+
6	39	1	0.0252649	1.16219	0.0929748	13	GAGCAGGAAGTGAG	AGCAAATCAAAGGA	-
7	7	0	6.75336e-23	3.10655e-21	6.21309e-21	9	TGGAAAATT	TGGAAAATT	+
7	30	1	7.36557e-06	0.000338816	0.000338816	9	TGGAAAATT	ATGGAAAAAAAGAAA	+
7	10	3	0.00211457	0.0972701	0.0648467	9	TGGAAAATT	GGAAGGAAGAGGA	+
7	2	0	0.00323603	0.148857	0.0744287	6	TGGAAAATT	AGGAAG	+
7	28	5	0.00549406	0.252727	0.0796809	6	TGGAAAATT	TTCTCAGGAAA	+
7	26	6	0.00841734	0.387198	0.0796809	9	TGGAAAATT	GGAAACAGGAAGTGGG	+
7	25	6	0.00871626	0.400948	0.0796809	9	TGGAAAATT	GGAAGGAGGAAGTGG	+
7	3	3	0.00929841	0.427727	0.0796809	8	TGGAAAATT	AACAGGAAGGG	+
7	18	5	0.00930983	0.428252	0.0796809	9	TGGAAAATT	GAACCAGGAAGTGGC	+
7	12	5	0.0101693	0.467786	0.0796809	9	TGGAAAATT	GAACCAGGAAGTGG	+
7	6	4	0.0108488	0.499045	0.0796809	9	TGGAAAATT	GAGCAGGAAGTGAG	+
7	35	4	0.0112593	0.517926	0.0796809	7	TGGAAAATT	GGCGTGGGAAA	+
7	24	5	0.0112593	0.517926	0.0796809	6	TGGAAAATT	CTTCCAGGAAA	-
8	8	0	1.02111e-18	4.6971e-17	9.39419e-17	7	TGACAGC	TGACAGC	+
9	9	0	8.57766e-30	3.94572e-28	7.89144e-28	11	GGCCGGAAGTG	GGCCGGAAGTG	+
9	22	0	7.43327e-13	3.41931e-11	3.41931e-11	11	GGCCGGAAGTG	GACCGGAAGTGG	+
9	15	-1	1.25372e-09	5.76711e-08	3.84474e-08	10	GGCCGGAAGTG	ACCGGAAGTGG	+
9	20	2	6.26186e-09	2.88046e-07	1.25695e-07	11	GGCCGGAAGTG	GAACCCGGAAGTGG	+
9	14	1	6.83125e-09	3.14237e-07	1.25695e-07	11	GGCCGGAAGTG	AGACAGGAAGTGG	+
9	27	1	2.58688e-08	1.18997e-06	3.96655e-07	11	GGCCGGAAGTG	GGGCAGGAAGTGG	+
9	3	0	1.45733e-06	6.7037e-05	1.91534e-05	11	GGCCGGAAGTG	AACAGGAAGGG	+
9	26	3	4.07046e-06	0.000187241	4.68103e-05	11	GGCCGGAAGTG	GGAAACAGGAAGTGGG	+
9	25	3	6.07121e-06	0.000279276	6.20613e-05	11	GGCCGGAAGTG	GGAAGGAGGAAGTGG	+
9	6	1	2.87865e-05	0.00132418	0.000264836	11	GGCCGGAAGTG	GAGCAGGAAGTGAG	+
9	18	2	4.90397e-05	0.00225583	0.00041015	11	GGCCGGAAGTG	GAACCAGGAAGTGGC	+
9	10	0	5.54956e-05	0.0025528	0.000413025	11	GGCCGGAAGTG	GGAAGGAAGAGGA	+
9	33	3	5.83622e-05	0.00268466	0.000413025	11	GGCCGGAAGTG	GGAGGAAGGAAGGAGGGA	+
9	12	2	0.000428248	0.0196994	0.0028142	11	GGCCGGAAGTG	GAACCAGGAAGTGG	+
9	2	-3	0.00259494	0.119367	0.0159156	6	GGCCGGAAGTG	AGGAAG	+
9	43	2	0.00950391	0.43718	0.0546475	11	GGCCGGAAGTG	GGGGCGGGAAAGG	+
9	36	1	0.0125004	0.575018	0.0676491	11	GGCCGGAAGTG	TGGCTGGAATGT	-
9	28	2	0.0132601	0.609966	0.067774	9	GGCCGGAAGTG	TTCTCAGGAAA	+
9	24	2	0.0158872	0.730809	0.0769273	9	GGCCGGAAGTG	CTTCCAGGAAA	-
9	29	-1	0.0213793	0.983446	0.0983446	10	GGCCGGAAGTG	CCAAGAAGAATG	+
10	10	0	3.67698e-38	1.69141e-36	3.38282e-36	13	GGAAGGAAGAGGA	GGAAGGAAGAGGA	+
10	6	1	2.04965e-08	9.4284e-07	9.4284e-07	13	GGAAGGAAGAGGA	GAGCAGGAAGTGAG	+
10	33	3	3.14353e-07	1.44602e-05	9.64016e-06	13	GGAAGGAAGAGGA	GGAGGAAGGAAGGAGGGA	+
10	27	1	6.41053e-07	2.94884e-05	1.47442e-05	12	GGAAGGAAGAGGA	GGGCAGGAAGTGG	+
10	3	0	1.45712e-06	6.70273e-05	2.68109e-05	11	GGAAGGAAGAGGA	AACAGGAAGGG	+
10	25	3	2.07908e-05	0.000956375	0.000318792	12	GGAAGGAAGAGGA	GGAAGGAGGAAGTGG	+
10	14	1	2.54119e-05	0.00116895	0.000322894	12	GGAAGGAAGAGGA	AGACAGGAAGTGG	+
10	26	3	2.80777e-05	0.00129158	0.000322894	13	GGAAGGAAGAGGA	GGAAACAGGAAGTGGG	+
10	12	2	5.1687e-05	0.0023776	0.000528356	12	GGAAGGAAGAGGA	GAACCAGGAAGTGG	+
10	22	0	9.11856e-05	0.00419454	0.000801125	12	GGAAGGAAGAGGA	GACCGGAAGTGG	+
10	30	-2	9.57867e-05	0.00440619	0.000801125	11	GGAAGGAAGAGGA	ATGGAAAAAAAGAAA	+
10	18	2	0.000140607	0.00646792	0.00104327	13	GGAAGGAAGAGGA	GAACCAGGAAGTGGC	+
10	9	0	0.000147419	0.00678127	0.00104327	11	GGAAGGAAGAGGA	GGCCGGAAGTG	+
10	2	-3	0.000182691	0.00840378	0.00120054	6	GGAAGGAAGAGGA	AGGAAG	+
10	24	2	0.00019866	0.00913834	0.00121845	9	GGAAGGAAGAGGA	CTTCCAGGAAA	-
10	29	-1	0.000421233	0.0193767	0.00242209	12	GGAAGGAAGAGGA	CCAAGAAGAATG	+
10	20	2	0.000829368	0.0381509	0.00448834	12	GGAAGGAAGAGGA	GAACCCGGAAGTGG	+
10	28	2	0.00113468	0.0521952	0.00579947	9	GGAAGGAAGAGGA	TTCTCAGGAAA	+
10	15	-1	0.00187602	0.0862968	0.00908388	11	GGAAGGAAGAGGA	ACCGGAAGTGG	+
10	7	-3	0.00501777	0.230818	0.0230817	9	GGAAGGAAGAGGA	TGGAAAATT	+
10	43	1	0.0070908	0.326177	0.0310645	12	GGAAGGAAGAGGA	GGGGCGGGAAAGG	+
10	35	2	0.00936346	0.430719	0.0391563	9	GGAAGGAAGAGGA	GGCGTGGGAAA	+
10	36	1	0.0165406	0.760869	0.0613863	11	GGAAGGAAGAGGA	TGGCTGGAATGT	-
10	41	1	0.0165942	0.763335	0.0613863	13	GGAAGGAAGAGGA	AAGATGGCGGCGGCGG	+
10	39	2	0.0166811	0.767329	0.0613863	12	GGAAGGAAGAGGA	AGCAAATCAAAGGA	-
10	23	-3	0.0261556	1.20316	0.0925506	10	GGAAGGAAGAGGA	AGTAAACAGGAA	-
11	11	0	5.36104e-29	2.46608e-27	4.93215e-27	11	CCACTAGAGGG	CCACTAGAGGG	+
11	32	-2	0.00108526	0.049922	0.049922	9	CCACTAGAGGG	AACAGATGG	+
12	12	0	2.94158e-40	1.35313e-38	2.70625e-38	14	GAACCAGGAAGTGG	GAACCAGGAAGTGG	+
12	18	0	2.00953e-19	9.24384e-18	9.24384e-18	14	GAACCAGGAAGTGG	GAACCAGGAAGTGGC	+
12	25	1	3.42674e-14	1.5763e-12	1.05087e-12	14	GAACCAGGAAGTGG	GGAAGGAGGAAGTGG	+
12	20	0	1.02803e-09	4.72894e-08	2.36447e-08	14	GAACCAGGAAGTGG	GAACCCGGAAGTGG	+
12	26	1	9.2595e-09	4.25937e-07	1.70375e-07	14	GAACCAGGAAGTGG	GGAAACAGGAAGTGGG	+
12	27	-1	1.63964e-08	7.54236e-07	2.51412e-07	13	GAACCAGGAAGTGG	GGGCAGGAAGTGG	+
12	6	-1	3.12964e-08	1.43963e-06	4.11324e-07	13	GAACCAGGAAGTGG	GAGCAGGAAGTGAG	+
12	3	-2	1.83698e-07	8.45012e-06	2.07226e-06	11	GAACCAGGAAGTGG	AACAGGAAGGG	+
12	33	1	2.02721e-07	9.32517e-06	2.07226e-06	14	GAACCAGGAAGTGG	GGAGGAAGGAAGGAGGGA	+
12	14	-1	4.55202e-07	2.09393e-05	4.18786e-06	13	GAACCAGGAAGTGG	AGACAGGAAGTGG	+
12	10	-2	1.04844e-05	0.000482283	8.76877e-05	12	GAACCAGGAAGTGG	GGAAGGAAGAGGA	+
12	22	-2	1.34379e-05	0.000618145	0.000103024	12	GAACCAGGAAGTGG	GACCGGAAGTGG	+
12	15	-3	1.61342e-05	0.000742173	0.00011418	11	GAACCAGGAAGTGG	ACCGGAAGTGG	+
12	2	-5	5.43308e-05	0.00249922	0.000357031	6	GAACCAGGAAGTGG	AGGAAG	+
12	9	-2	0.000139998	0.0064399	0.000858654	11	GAACCAGGAAGTGG	GGCCGGAAGTG	+
12	30	-4	0.00516441	0.237563	0.0296954	10	GAACCAGGAAGTGG	ATGGAAAAAAAGAAA	+
12	29	-3	0.00602635	0.277212	0.0326132	11	GAACCAGGAAGTGG	CCAAGAAGAATG	+
12	24	0	0.00725682	0.333814	0.0360206	11	GAACCAGGAAGTGG	CTTCCAGGAAA	-
12	7	-5	0.00743904	0.342196	0.0360206	9	GAACCAGGAAGTGG	TGGAAAATT	+
12	39	1	0.0112193	0.516088	0.0516088	13	GAACCAGGAAGTGG	AGCAAATCAAAGGA	-
12	41	-1	0.0121466	0.558745	0.0532138	13	GAACCAGGAAGTGG	AAGATGGCGGCGGCGG	+
12	36	-1	0.0130448	0.60006	0.0545509	12	GAACCAGGAAGTGG	TGGCTGGAATGT	-
12	28	0	0.0166422	0.765542	0.0665689	11	GAACCAGGAAGTGG	TTCTCAGGAAA	+
13	13	0	4.63193e-29	2.13069e-27	4.26138e-27	10	GCCCGGGGGC	GCCCGGGGGC	+
13	37	3	0.000340926	0.0156826	0.0156826	10	GCCCGGGGGC	ATGCCCTGAGGCCA	+
14	14	0	8.33939e-37	3.83612e-35	7.67224e-35	13	AGACAGGAAGTGG	AGACAGGAAGTGG	+
14	27	0	4.94209e-15	2.27336e-13	2.27336e-13	13	AGACAGGAAGTGG	GGGCAGGAAGTGG	+
14	22	-1	8.37224e-11	3.85123e-09	2.56749e-09	12	AGACAGGAAGTGG	GACCGGAAGTGG	+
14	20	1	1.52012e-10	6.99257e-09	3.49628e-09	13	AGACAGGAAGTGG	GAACCCGGAAGTGG	+
14	9	-1	5.70455e-10	2.62409e-08	1.04964e-08	11	AGACAGGAAGTGG	GGCCGGAAGTG	+
14	26	2	8.66629e-10	3.98649e-08	1.32883e-08	13	AGACAGGAAGTGG	GGAAACAGGAAGTGGG	+
14	15	-2	1.89976e-09	8.73888e-08	2.49682e-08	11	AGACAGGAAGTGG	ACCGGAAGTGG	+
14	25	2	2.18251e-09	1.00395e-07	2.50988e-08	13	AGACAGGAAGTGG	GGAAGGAGGAAGTGG	+
14	6	0	5.49281e-09	2.52669e-07	5.61487e-08	13	AGACAGGAAGTGG	GAGCAGGAAGTGAG	+
14	3	-1	9.90468e-09	4.55615e-07	9.11231e-08	11	AGACAGGAAGTGG	AACAGGAAGGG	+
14	18	1	1.22906e-08	5.65366e-07	1.02794e-07	13	AGACAGGAAGTGG	GAACCAGGAAGTGGC	+
14	33	2	9.50167e-08	4.37077e-06	7.28461e-07	13	AGACAGGAAGTGG	GGAGGAAGGAAGGAGGGA	+
14	12	1	1.83881e-07	8.45853e-06	1.30131e-06	13	AGACAGGAAGTGG	GAACCAGGAAGTGG	+
14	10	-1	2.9829e-06	0.000137213	1.96019e-05	12	AGACAGGAAGTGG	GGAAGGAAGAGGA	+
14	2	-4	0.000490032	0.0225415	0.00300553	6	AGACAGGAAGTGG	AGGAAG	+
14	41	0	0.00106647	0.0490575	0.00613218	13	AGACAGGAAGTGG	AAGATGGCGGCGGCGG	+
14	43	1	0.0047468	0.218353	0.0256886	12	AGACAGGAAGTGG	GGGGCGGGAAAGG	+
14	36	0	0.0117583	0.540881	0.0600979	12	AGACAGGAAGTGG	TGGCTGGAATGT	-
14	1	-3	0.0134934	0.620694	0.0653362	6	AGACAGGAAGTGG	CAGGCA	+
14	16	1	0.01504	0.69184	0.069184	13	AGACAGGAAGTGG	CAGGAAACAGCTGG	-
14	30	-3	0.0221228	1.01765	0.0933477	10	AGACAGGAAGTGG	ATGGAAAAAAAGAAA	+
14	28	1	0.0223223	1.02683	0.0933477	10	AGACAGGAAGTGG	TTCTCAGGAAA	+
14	29	-2	0.0246429	1.13358	0.0985718	11	AGACAGGAAGTGG	CCAAGAAGAATG	+
15	15	0	1.05677e-29	4.86113e-28	9.72226e-28	11	ACCGGAAGTGG	ACCGGAAGTGG	+
15	22	1	1.83629e-13	8.44694e-12	8.44694e-12	11	ACCGGAAGTGG	GACCGGAAGTGG	+
15	20	3	2.60409e-10	1.19788e-08	7.98588e-09	11	ACCGGAAGTGG	GAACCCGGAAGTGG	+
15	9	1	1.18699e-09	5.46013e-08	2.73007e-08	10	ACCGGAAGTGG	GGCCGGAAGTG	+
15	14	2	1.85931e-08	8.55281e-07	3.42112e-07	11	ACCGGAAGTGG	AGACAGGAAGTGG	+
15	18	3	4.2627e-07	1.96084e-05	6.53613e-06	11	ACCGGAAGTGG	GAACCAGGAAGTGGC	+
15	25	4	8.65031e-07	3.97914e-05	1.1369e-05	11	ACCGGAAGTGG	GGAAGGAGGAAGTGG	+
15	27	2	1.77215e-06	8.1519e-05	2.03797e-05	11	ACCGGAAGTGG	GGGCAGGAAGTGG	+
15	12	3	5.57758e-06	0.000256568	5.70152e-05	11	ACCGGAAGTGG	GAACCAGGAAGTGG	+
15	26	4	1.02858e-05	0.000473145	9.4629e-05	11	ACCGGAAGTGG	GGAAACAGGAAGTGGG	+
15	3	1	5.61038e-05	0.00258077	0.000469232	10	ACCGGAAGTGG	AACAGGAAGGG	+
15	6	2	6.78611e-05	0.00312161	0.000520269	11	ACCGGAAGTGG	GAGCAGGAAGTGAG	+
15	33	4	0.000327639	0.0150714	0.00231868	11	ACCGGAAGTGG	GGAGGAAGGAAGGAGGGA	+
15	10	1	0.000362426	0.0166716	0.00238166	11	ACCGGAAGTGG	GGAAGGAAGAGGA	+
15	2	-2	0.00379678	0.174652	0.0232869	6	ACCGGAAGTGG	AGGAAG	+
15	28	3	0.0131875	0.606624	0.075828	8	ACCGGAAGTGG	TTCTCAGGAAA	+
15	24	3	0.0166108	0.764096	0.0898937	8	ACCGGAAGTGG	CTTCCAGGAAA	-
16	16	0	6.81031e-43	3.13274e-41	6.26549e-41	14	CCAGCTGTTTCCTG	CCAGCTGTTTCCTG	+
16	32	0	8.23279e-05	0.00378709	0.00378709	9	CCAGCTGTTTCCTG	CCATCTGTT	-
16	38	1	0.000566725	0.0260693	0.0135319	9	CCAGCTGTTTCCTG	CACAGCTGCA	-
16	5	-2	0.000588345	0.0270639	0.0135319	12	CCAGCTGTTTCCTG	CTCTGTCACCTG	+
16	23	-1	0.0009373	0.0431158	0.0172463	12	CCAGCTGTTTCCTG	TTCCTGTTTACT	+
17	17	0	8.57766e-34	3.94572e-32	7.89145e-32	11	TGCTGACTCAG	TGCTGACTCAG	+
18	18	0	1.37916e-41	6.34413e-40	1.26883e-39	15	GAACCAGGAAGTGGC	GAACCAGGAAGTGGC	+
18	12	0	1.08768e-20	5.00331e-19	5.00331e-19	14	GAACCAGGAAGTGGC	GAACCAGGAAGTGG	+
18	25	1	1.62847e-15	7.49095e-14	4.99397e-14	14	GAACCAGGAAGTGGC	GGAAGGAGGAAGTGG	+
18	20	0	2.57402e-12	1.18405e-10	5.92025e-11	14	GAACCAGGAAGTGGC	GAACCCGGAAGTGG	+
18	26	1	1.06693e-09	4.90786e-08	1.96314e-08	15	GAACCAGGAAGTGGC	GGAAACAGGAAGTGGG	+
18	27	-1	4.8772e-09	2.24351e-07	7.47837e-08	13	GAACCAGGAAGTGGC	GGGCAGGAAGTGG	+
18	6	-1	1.33593e-08	6.14527e-07	1.74248e-07	14	GAACCAGGAAGTGGC	GAGCAGGAAGTGAG	+
18	14	-1	1.5152e-08	6.96992e-07	1.74248e-07	13	GAACCAGGAAGTGGC	AGACAGGAAGTGG	+
18	3	-2	3.99461e-07	1.83752e-05	4.08338e-06	11	GAACCAGGAAGTGGC	AACAGGAAGGG	+
18	33	1	5.41358e-07	2.49025e-05	4.98049e-06	15	GAACCAGGAAGTGGC	GGAGGAAGGAAGGAGGGA	+
18	15	-3	7.30799e-07	3.36168e-05	5.71314e-06	11	GAACCAGGAAGTGGC	ACCGGAAGTGG	+
18	22	-2	7.45192e-07	3.42788e-05	5.71314e-06	12	GAACCAGGAAGTGGC	GACCGGAAGTGG	+
18	9	-2	9.90519e-06	0.000455639	7.00983e-05	11	GAACCAGGAAGTGGC	GGCCGGAAGTG	+
18	10	-2	2.04325e-05	0.000939894	0.000134271	13	GAACCAGGAAGTGGC	GGAAGGAAGAGGA	+
18	2	-5	6.31888e-05	0.00290668	0.000387558	6	GAACCAGGAAGTGGC	AGGAAG	+
18	29	-3	0.00156972	0.072207	0.00902588	12	GAACCAGGAAGTGGC	CCAAGAAGAATG	+
18	24	0	0.00402116	0.184973	0.0217616	11	GAACCAGGAAGTGGC	CTTCCAGGAAA	-
18	41	-1	0.00572398	0.263303	0.0292559	14	GAACCAGGAAGTGGC	AAGATGGCGGCGGCGG	+
18	7	-5	0.00657016	0.302228	0.0318134	9	GAACCAGGAAGTGGC	TGGAAAATT	+
18	36	-1	0.0091256	0.419778	0.0416319	12	GAACCAGGAAGTGGC	TGGCTGGAATGT	-
18	30	-4	0.00950293	0.437135	0.0416319	11	GAACCAGGAAGTGGC	ATGGAAAAAAAGAAA	+
18	28	0	0.0104508	0.480735	0.0437032	11	GAACCAGGAAGTGGC	TTCTCAGGAAA	+
18	39	1	0.0201118	0.925142	0.0804471	13	GAACCAGGAAGTGGC	AGCAAATCAAAGGA	-
18	1	-4	0.0253319	1.16527	0.0971055	6	GAACCAGGAAGTGGC	CAGGCA	+
19	19	0	4.76537e-35	2.19207e-33	4.38414e-33	12	GCTGCTCTTTTT	GCTGCTCTTTTT	+
19	4	-1	5.03605e-05	0.00231658	0.00231658	9	GCTGCTCTTTTT	CTGACCTTT	-
20	20	0	1.38908e-38	6.38977e-37	1.27795e-36	14	GAACCCGGAAGTGG	GAACCCGGAAGTGG	+
20	25	1	6.59075e-13	3.03174e-11	3.03174e-11	14	GAACCCGGAAGTGG	GGAAGGAGGAAGTGG	+
20	18	0	1.31042e-12	6.02791e-11	4.01861e-11	14	GAACCCGGAAGTGG	GAACCAGGAAGTGGC	+
20	15	-3	2.91108e-11	1.3391e-09	6.69549e-10	11	GAACCCGGAAGTGG	ACCGGAAGTGG	+
20	22	-2	9.04115e-11	4.15893e-09	1.66357e-09	12	GAACCCGGAAGTGG	GACCGGAAGTGG	+
20	14	-1	2.03623e-10	9.36665e-09	3.12222e-09	13	GAACCCGGAAGTGG	AGACAGGAAGTGG	+
20	12	0	3.7274e-10	1.7146e-08	4.89887e-09	14	GAACCCGGAAGTGG	GAACCAGGAAGTGG	+
20	9	-2	5.09256e-10	2.34258e-08	5.85644e-09	11	GAACCCGGAAGTGG	GGCCGGAAGTG	+
20	27	-1	2.60255e-08	1.19717e-06	2.66038e-07	13	GAACCCGGAAGTGG	GGGCAGGAAGTGG	+
20	26	1	4.58699e-08	2.11002e-06	4.22003e-07	14	GAACCCGGAAGTGG	GGAAACAGGAAGTGGG	+
20	6	-1	1.73926e-06	8.00058e-05	1.45465e-05	13	GAACCCGGAAGTGG	GAGCAGGAAGTGAG	+
20	3	-2	6.60756e-06	0.000303948	5.06579e-05	11	GAACCCGGAAGTGG	AACAGGAAGGG	+
20	33	1	1.24109e-05	0.000570903	8.78313e-05	14	GAACCCGGAAGTGG	GGAGGAAGGAAGGAGGGA	+
20	10	-2	0.000128665	0.00591861	0.000845515	12	GAACCCGGAAGTGG	GGAAGGAAGAGGA	+
20	2	-5	0.00118647	0.0545778	0.00727703	6	GAACCCGGAAGTGG	AGGAAG	+
20	24	0	0.00697014	0.320627	0.0400783	11	GAACCCGGAAGTGG	CTTCCAGGAAA	-
20	41	-1	0.00783132	0.360241	0.0423812	13	GAACCCGGAAGTGG	AAGATGGCGGCGGCGG	+
20	29	-3	0.0101303	0.465992	0.0517769	11	GAACCCGGAAGTGG	CCAAGAAGAATG	+
20	36	-1	0.0137463	0.632331	0.0665611	12	GAACCCGGAAGTGG	TGGCTGGAATGT	-
20	43	0	0.0177205	0.815143	0.0792715	13	GAACCCGGAAGTGG	GGGGCGGGAAAGG	+
20	7	-5	0.0180946	0.83235	0.0792715	9	GAACCCGGAAGTGG	TGGAAAATT	+
21	21	0	7.94228e-36	3.65345e-34	7.30689e-34	12	TGTCTGTCACCT	TGTCTGTCACCT	+
21	5	-1	2.42035e-05	0.00111336	0.00111336	11	TGTCTGTCACCT	CTCTGTCACCTG	+
22	22	0	1.14369e-33	5.26096e-32	1.05219e-31	12	GACCGGAAGTGG	GACCGGAAGTGG	+
22	15	-1	2.37323e-13	1.09169e-11	1.09169e-11	11	GACCGGAAGTGG	ACCGGAAGTGG	+
22	9	0	6.7511e-13	3.10551e-11	2.07034e-11	11	GACCGGAAGTGG	GGCCGGAAGTG	+
22	20	2	1.60412e-09	7.37896e-08	3.43245e-08	12	GACCGGAAGTGG	GAACCCGGAAGTGG	+
22	14	1	1.86546e-09	8.58113e-08	3.43245e-08	12	GACCGGAAGTGG	AGACAGGAAGTGG	+
22	27	1	8.77929e-08	4.03848e-06	1.34616e-06	12	GACCGGAAGTGG	GGGCAGGAAGTGG	+
22	26	3	9.60371e-07	4.41771e-05	1.2622e-05	12	GACCGGAAGTGG	GGAAACAGGAAGTGGG	+
22	25	3	2.40125e-06	0.000110458	2.76144e-05	12	GACCGGAAGTGG	GGAAGGAGGAAGTGG	+
22	18	2	3.6425e-06	0.000167555	3.72345e-05	12	GACCGGAAGTGG	GAACCAGGAAGTGGC	+
22	3	0	7.33385e-06	0.000337357	6.74714e-05	11	GACCGGAAGTGG	AACAGGAAGGG	+
22	6	1	1.73588e-05	0.000798506	0.000145183	12	GACCGGAAGTGG	GAGCAGGAAGTGAG	+
22	12	2	2.5046e-05	0.00115212	0.000192019	12	GACCGGAAGTGG	GAACCAGGAAGTGG	+
22	10	0	3.43267e-05	0.00157903	0.000242928	12	GACCGGAAGTGG	GGAAGGAAGAGGA	+
22	33	3	0.000126661	0.00582641	0.000832345	12	GACCGGAAGTGG	GGAGGAAGGAAGGAGGGA	+
22	2	-3	0.00332129	0.152779	0.0203706	6	GACCGGAAGTGG	AGGAAG	+
22	43	1	0.0153177	0.704613	0.0880766	12	GACCGGAAGTGG	GGGGCGGGAAAGG	+
22	24	2	0.0164531	0.756841	0.0890401	9	GACCGGAAGTGG	CTTCCAGGAAA	-
22	28	2	0.0195247	0.898138	0.0997932	9	GACCGGAAGTGG	TTCTCAGGAAA	+
23	23	0	5.55959e-36	2.55741e-34	5.11483e-34	12	TTCCTGTTTACT	TTCCTGTTTACT	+
23	40	-3	2.04755e-09	9.41873e-08	9.41873e-08	9	TTCCTGTTTACT	CTGTTTACA	+
23	34	-4	4.50653e-08	2.073e-06	1.382e-06	8	TTCCTGTTTACT	TGTTTACTTT	+
23	16	1	0.00107611	0.0495011	0.0247506	12	TTCCTGTTTACT	CCAGCTGTTTCCTG	+
24	24	0	1.88708e-32	8.68059e-31	1.73612e-30	11	TTTCCTGGAAG	TTTCCTGGAAG	+
24	28	0	7.65701e-05	0.00352223	0.00234815	11	TTTCCTGGAAG	TTTCCTGAGAA	-
24	10	4	0.000247989	0.0114075	0.00570375	9	TTTCCTGGAAG	TCCTCTTCCTTCC	-
24	31	3	0.000320484	0.0147423	0.00589691	10	TTTCCTGGAAG	TGCTTTCTAGGAA	+
24	29	4	0.000719322	0.0330888	0.00945395	8	TTTCCTGGAAG	CATTCTTCTTGG	-
24	2	0	0.00172927	0.0795464	0.0198866	6	TTTCCTGGAAG	CTTCCT	-
24	36	2	0.00403671	0.185689	0.0371377	10	TTTCCTGGAAG	ACATTCCAGCCA	+
24	18	4	0.00621866	0.286058	0.0501206	11	TTTCCTGGAAG	GCCACTTCCTGGTTC	-
24	35	0	0.00653747	0.300724	0.0501206	11	TTTCCTGGAAG	TTTCCCACGCC	-
24	20	3	0.00749178	0.344622	0.0530188	11	TTTCCTGGAAG	CCACTTCCGGGTTC	-
24	12	3	0.00857373	0.394391	0.0563416	11	TTTCCTGGAAG	CCACTTCCTGGTTC	-
24	3	2	0.0105085	0.483392	0.0644523	9	TTTCCTGGAAG	CCCTTCCTGTT	-
24	6	4	0.0145016	0.667074	0.0833843	10	TTTCCTGGAAG	CTCACTTCCTGCTC	-
25	25	0	4.72798e-42	2.17487e-40	4.34974e-40	15	GGAAGGAGGAAGTGG	GGAAGGAGGAAGTGG	+
25	18	-1	7.21588e-15	3.3193e-13	2.47977e-13	14	GGAAGGAGGAAGTGG	GAACCAGGAAGTGGC	+
25	12	-1	8.08619e-15	3.71965e-13	2.47977e-13	14	GGAAGGAGGAAGTGG	GAACCAGGAAGTGG	+
25	20	-1	3.86144e-12	1.77626e-10	8.8813e-11	14	GGAAGGAGGAAGTGG	GAACCCGGAAGTGG	+
25	27	-2	7.18971e-10	3.30727e-08	1.32291e-08	13	GGAAGGAGGAAGTGG	GGGCAGGAAGTGG	+
25	26	0	3.06978e-09	1.4121e-07	4.70699e-08	15	GGAAGGAGGAAGTGG	GGAAACAGGAAGTGGG	+
25	6	-2	5.71692e-09	2.62978e-07	6.26923e-08	13	GGAAGGAGGAAGTGG	GAGCAGGAAGTGAG	+
25	14	-2	5.93141e-09	2.72845e-07	6.26923e-08	13	GGAAGGAGGAAGTGG	AGACAGGAAGTGG	+
25	33	0	6.13294e-09	2.82115e-07	6.26923e-08	15	GGAAGGAGGAAGTGG	GGAGGAAGGAAGGAGGGA	+
25	3	-3	6.3382e-07	2.91557e-05	5.83115e-06	11	GGAAGGAGGAAGTGG	AACAGGAAGGG	+
25	22	-3	1.51413e-06	6.96499e-05	1.26636e-05	12	GGAAGGAGGAAGTGG	GACCGGAAGTGG	+
25	9	-3	2.0765e-06	9.55188e-05	1.59198e-05	11	GGAAGGAGGAAGTGG	GGCCGGAAGTG	+
25	15	-4	2.60297e-06	0.000119736	1.8421e-05	11	GGAAGGAGGAAGTGG	ACCGGAAGTGG	+
25	10	-3	7.83752e-06	0.000360526	5.15037e-05	12	GGAAGGAGGAAGTGG	GGAAGGAAGAGGA	+
25	2	-6	0.000112323	0.00516688	0.000688917	6	GGAAGGAGGAAGTGG	AGGAAG	+
25	41	-2	0.00190148	0.0874678	0.0109335	13	GGAAGGAGGAAGTGG	AAGATGGCGGCGGCGG	+
25	39	0	0.00585556	0.269356	0.0316889	14	GGAAGGAGGAAGTGG	AGCAAATCAAAGGA	-
25	29	-4	0.0067992	0.312763	0.0347515	11	GGAAGGAGGAAGTGG	CCAAGAAGAATG	+
25	30	-5	0.00798441	0.367283	0.0386614	10	GGAAGGAGGAAGTGG	ATGGAAAAAAAGAAA	+
25	7	-6	0.00842834	0.387704	0.0387704	9	GGAAGGAGGAAGTGG	TGGAAAATT	+
25	36	-2	0.0105134	0.483617	0.0460587	12	GGAAGGAGGAAGTGG	TGGCTGGAATGT	-
25	43	-1	0.0150407	0.691873	0.0628975	13	GGAAGGAGGAAGTGG	GGGGCGGGAAAGG	+
25	24	-1	0.0173478	0.797997	0.0690075	11	GGAAGGAGGAAGTGG	CTTCCAGGAAA	-
25	5	-2	0.0180019	0.82809	0.0690075	12	GGAAGGAGGAAGTGG	CAGGTGACAGAG	-
25	28	-1	0.0246523	1.134	0.0907203	11	GGAAGGAGGAAGTGG	TTCTCAGGAAA	+
26	26	0	1.4013e-45	6.44597e-44	1.28919e-43	16	GGAAACAGGAAGTGGG	GGAAACAGGAAGTGGG	+
26	27	-2	7.89675e-11	3.6325e-09	3.6325e-09	13	GGAAACAGGAAGTGGG	GGGCAGGAAGTGG	+
26	18	-1	5.40872e-10	2.48801e-08	1.65867e-08	15	GGAAACAGGAAGTGGG	GAACCAGGAAGTGGC	+
26	25	0	8.35349e-10	3.84261e-08	1.9213e-08	15	GGAAACAGGAAGTGGG	GGAAGGAGGAAGTGG	+
26	12	-1	1.58601e-09	7.29564e-08	2.3857e-08	14	GGAAACAGGAAGTGGG	GAACCAGGAAGTGG	+
26	6	-2	1.83442e-09	8.43833e-08	2.3857e-08	14	GGAAACAGGAAGTGGG	GAGCAGGAAGTGAG	+
26	14	-2	1.9455e-09	8.94928e-08	2.3857e-08	13	GGAAACAGGAAGTGGG	AGACAGGAAGTGG	+
26	33	0	2.07452e-09	9.54279e-08	2.3857e-08	16	GGAAACAGGAAGTGGG	GGAGGAAGGAAGGAGGGA	+
26	3	-3	5.08058e-09	2.33706e-07	5.19348e-08	11	GGAAACAGGAAGTGGG	AACAGGAAGGG	+
26	20	-1	3.08663e-08	1.41985e-06	2.8397e-07	14	GGAAACAGGAAGTGGG	GAACCCGGAAGTGG	+
26	22	-3	2.52611e-07	1.16201e-05	2.11275e-06	12	GGAAACAGGAAGTGGG	GACCGGAAGTGG	+
26	9	-3	1.14004e-06	5.2442e-05	8.74034e-06	11	GGAAACAGGAAGTGGG	GGCCGGAAGTG	+
26	10	-3	5.18523e-06	0.000238521	3.66955e-05	13	GGAAACAGGAAGTGGG	GGAAGGAAGAGGA	+
26	15	-4	5.75131e-06	0.00026456	3.77943e-05	11	GGAAACAGGAAGTGGG	ACCGGAAGTGG	+
26	2	-6	0.000100657	0.00463022	0.000617363	6	GGAAACAGGAAGTGGG	AGGAAG	+
26	43	-1	0.00107884	0.0496266	0.00620332	13	GGAAACAGGAAGTGGG	GGGGCGGGAAAGG	+
26	1	-5	0.00160947	0.0740354	0.00871005	6	GGAAACAGGAAGTGGG	CAGGCA	+
26	16	2	0.00575621	0.264786	0.0294206	12	GGAAACAGGAAGTGGG	CAGGAAACAGCTGG	-
26	41	-2	0.00721427	0.331857	0.0349323	14	GGAAACAGGAAGTGGG	AAGATGGCGGCGGCGG	+
26	29	-4	0.00967474	0.445038	0.0413346	12	GGAAACAGGAAGTGGG	CCAAGAAGAATG	+
26	23	1	0.00967474	0.445038	0.0413346	11	GGAAACAGGAAGTGGG	AGTAAACAGGAA	-
26	30	-5	0.00988436	0.45468	0.0413346	11	GGAAACAGGAAGTGGG	ATGGAAAAAAAGAAA	+
26	7	-6	0.0107265	0.493421	0.0429062	9	GGAAACAGGAAGTGGG	TGGAAAATT	+
26	24	-1	0.0141998	0.653191	0.0544326	11	GGAAACAGGAAGTGGG	CTTCCAGGAAA	-
26	17	1	0.0150567	0.69261	0.0554088	10	GGAAACAGGAAGTGGG	CTGAGTCAGCA	-
26	36	-2	0.0217491	1.00046	0.0769585	12	GGAAACAGGAAGTGGG	TGGCTGGAATGT	-
26	39	0	0.0244238	1.12349	0.0832218	14	GGAAACAGGAAGTGGG	AGCAAATCAAAGGA	-
27	27	0	5.14777e-38	2.36797e-36	4.73595e-36	13	GGGCAGGAAGTGG	GGGCAGGAAGTGG	+
27	14	0	1.08686e-13	4.99958e-12	4.99958e-12	13	GGGCAGGAAGTGG	AGACAGGAAGTGG	+
27	6	0	1.32778e-11	6.10778e-10	4.07186e-10	13	GGGCAGGAAGTGG	GAGCAGGAAGTGAG	+
27	3	-1	8.74998e-11	4.02499e-09	2.0125e-09	11	GGGCAGGAAGTGG	AACAGGAAGGG	+
27	26	2	2.83179e-10	1.30262e-08	5.21048e-09	13	GGGCAGGAAGTGG	GGAAACAGGAAGTGGG	+
27	33	2	3.47611e-10	1.59901e-08	5.33003e-09	13	GGGCAGGAAGTGG	GGAGGAAGGAAGGAGGGA	+
27	25	2	1.74866e-09	8.04383e-08	2.29824e-08	13	GGGCAGGAAGTGG	GGAAGGAGGAAGTGG	+
27	18	1	1.50044e-08	6.90201e-07	1.70158e-07	13	GGGCAGGAAGTGG	GAACCAGGAAGTGGC	+
27	12	1	1.66459e-08	7.65712e-07	1.70158e-07	13	GGGCAGGAAGTGG	GAACCAGGAAGTGG	+
27	9	-1	2.16465e-08	9.95737e-07	1.99147e-07	11	GGGCAGGAAGTGG	GGCCGGAAGTG	+
27	22	-1	3.99573e-08	1.83804e-06	3.34189e-07	12	GGGCAGGAAGTGG	GACCGGAAGTGG	+
27	20	1	8.50028e-08	3.91013e-06	6.51688e-07	13	GGGCAGGAAGTGG	GAACCCGGAAGTGG	+
27	10	-1	3.29277e-07	1.51467e-05	2.33027e-06	12	GGGCAGGAAGTGG	GGAAGGAAGAGGA	+
27	15	-2	2.22996e-06	0.000102578	1.4654e-05	11	GGGCAGGAAGTGG	ACCGGAAGTGG	+
27	2	-4	8.48288e-05	0.00390213	0.000520283	6	GGGCAGGAAGTGG	AGGAAG	+
27	41	0	0.00175461	0.0807121	0.010089	13	GGGCAGGAAGTGG	AAGATGGCGGCGGCGG	+
27	43	1	0.0043315	0.199249	0.0234411	12	GGGCAGGAAGTGG	GGGGCGGGAAAGG	+
27	36	0	0.00492005	0.226322	0.0251469	12	GGGCAGGAAGTGG	TGGCTGGAATGT	-
27	30	-3	0.00818458	0.376491	0.0390517	10	GGGCAGGAAGTGG	ATGGAAAAAAAGAAA	+
27	28	1	0.0084895	0.390517	0.0390517	10	GGGCAGGAAGTGG	TTCTCAGGAAA	+
27	29	-2	0.00996172	0.458239	0.0436418	11	GGGCAGGAAGTGG	CCAAGAAGAATG	+
27	1	-3	0.0139987	0.64394	0.05854	6	GGGCAGGAAGTGG	CAGGCA	+
27	7	-4	0.018843	0.866776	0.0753718	9	GGGCAGGAAGTGG	TGGAAAATT	+
27	24	1	0.0252389	1.16099	0.0967491	10	GGGCAGGAAGTGG	CTTCCAGGAAA	-
28	28	0	3.43106e-33	1.57829e-31	3.15658e-31	11	TTCTCAGGAAA	TTCTCAGGAAA	+
28	24	0	6.59067e-05	0.00303171	0.00240617	11	TTCTCAGGAAA	CTTCCAGGAAA	-
28	10	-2	0.00197203	0.0907132	0.0347577	9	TTCTCAGGAAA	GGAAGGAAGAGGA	+
28	31	3	0.0022668	0.104273	0.0347577	10	TTCTCAGGAAA	TGCTTTCTAGGAA	+
28	3	-2	0.00328476	0.151099	0.042344	9	TTCTCAGGAAA	AACAGGAAGGG	+
28	2	-5	0.00368208	0.169376	0.042344	6	TTCTCAGGAAA	AGGAAG	+
28	36	-1	0.00807435	0.37142	0.0825378	10	TTCTCAGGAAA	TGGCTGGAATGT	-
28	29	-3	0.010353	0.476237	0.0861002	8	TTCTCAGGAAA	CCAAGAAGAATG	+
28	18	0	0.011314	0.520443	0.0861002	11	TTCTCAGGAAA	GAACCAGGAAGTGGC	+
28	6	-1	0.0115971	0.533468	0.0861002	10	TTCTCAGGAAA	GAGCAGGAAGTGAG	+
28	27	-1	0.012262	0.564054	0.0861002	10	TTCTCAGGAAA	GGGCAGGAAGTGG	+
28	12	0	0.0131022	0.602702	0.0861002	11	TTCTCAGGAAA	GAACCAGGAAGTGG	+
29	29	0	1.58846e-36	7.30689e-35	1.46138e-34	12	CCAAGAAGAATG	CCAAGAAGAATG	+
29	10	1	5.41853e-05	0.00249253	0.00249253	12	CCAAGAAGAATG	GGAAGGAAGAGGA	+
29	24	3	0.000463105	0.0213028	0.0142019	8	CCAAGAAGAATG	CTTCCAGGAAA	-
29	18	3	0.000888308	0.0408622	0.0181965	12	CCAAGAAGAATG	GAACCAGGAAGTGGC	+
29	33	4	0.00098894	0.0454912	0.0181965	12	CCAAGAAGAATG	GGAGGAAGGAAGGAGGGA	+
29	6	2	0.00134595	0.0619138	0.0206379	12	CCAAGAAGAATG	GAGCAGGAAGTGAG	+
29	3	1	0.00218255	0.100397	0.028685	10	CCAAGAAGAATG	AACAGGAAGGG	+
29	25	4	0.00288087	0.13252	0.0293443	11	CCAAGAAGAATG	GGAAGGAGGAAGTGG	+
29	12	3	0.00290814	0.133774	0.0293443	11	CCAAGAAGAATG	GAACCAGGAAGTGG	+
29	28	3	0.0031896	0.146721	0.0293443	8	CCAAGAAGAATG	TTCTCAGGAAA	+
29	30	-1	0.00482054	0.221745	0.0403172	11	CCAAGAAGAATG	ATGGAAAAAAAGAAA	+
29	27	2	0.0063789	0.293429	0.0489049	11	CCAAGAAGAATG	GGGCAGGAAGTGG	+
29	20	3	0.0104506	0.480727	0.073958	11	CCAAGAAGAATG	GAACCCGGAAGTGG	+
29	7	-2	0.0131682	0.605739	0.0865342	9	CCAAGAAGAATG	TGGAAAATT	+
29	2	-2	0.014657	0.674224	0.0898965	6	CCAAGAAGAATG	AGGAAG	+
29	26	4	0.016213	0.7458	0.093225	12	CCAAGAAGAATG	GGAAACAGGAAGTGGG	+
30	30	0	1.4013e-45	6.44597e-44	1.28919e-43	15	ATGGAAAAAAAGAAA	ATGGAAAAAAAGAAA	+
30	7	-1	1.88047e-06	8.65017e-05	8.65017e-05	9	ATGGAAAAAAAGAAA	TGGAAAATT	+
30	10	2	2.92559e-05	0.00134577	0.000897181	11	ATGGAAAAAAAGAAA	GGAAGGAAGAGGA	+
30	33	5	0.000103989	0.0047835	0.00239175	13	ATGGAAAAAAAGAAA	GGAGGAAGGAAGGAGGGA	+
30	6	3	0.000895284	0.0411831	0.0164732	11	ATGGAAAAAAAGAAA	GAGCAGGAAGTGAG	+
30	28	4	0.00146207	0.0672554	0.0224185	7	ATGGAAAAAAAGAAA	TTCTCAGGAAA	+
30	3	2	0.00320611	0.147481	0.0374341	9	ATGGAAAAAAAGAAA	AACAGGAAGGG	+
30	23	-1	0.00325514	0.149736	0.0374341	12	ATGGAAAAAAAGAAA	AGTAAACAGGAA	-
30	12	4	0.00494927	0.227667	0.0505926	10	ATGGAAAAAAAGAAA	GAACCAGGAAGTGG	+
30	31	3	0.00651483	0.299682	0.0512313	10	ATGGAAAAAAAGAAA	TTCCTAGAAAGCA	-
30	39	4	0.00699015	0.321547	0.0512313	10	ATGGAAAAAAAGAAA	AGCAAATCAAAGGA	-
30	2	-1	0.00714528	0.328683	0.0512313	6	ATGGAAAAAAAGAAA	AGGAAG	+
30	25	5	0.00728361	0.335046	0.0512313	10	ATGGAAAAAAAGAAA	GGAAGGAGGAAGTGG	+
30	34	1	0.00811222	0.373162	0.0512313	9	ATGGAAAAAAAGAAA	AAAGTAAACA	-
30	29	1	0.00886532	0.407805	0.0512313	11	ATGGAAAAAAAGAAA	CCAAGAAGAATG	+
30	24	4	0.00890979	0.40985	0.0512313	7	ATGGAAAAAAAGAAA	CTTCCAGGAAA	-
30	18	4	0.0101602	0.467371	0.0535889	11	ATGGAAAAAAAGAAA	GAACCAGGAAGTGGC	+
30	27	3	0.0104848	0.4823	0.0535889	10	ATGGAAAAAAAGAAA	GGGCAGGAAGTGG	+
30	36	3	0.0132916	0.611415	0.0643594	9	ATGGAAAAAAAGAAA	TGGCTGGAATGT	-
30	41	3	0.0161761	0.744101	0.0744101	13	ATGGAAAAAAAGAAA	AAGATGGCGGCGGCGG	+
30	26	5	0.0172246	0.792331	0.0749325	11	ATGGAAAAAAAGAAA	GGAAACAGGAAGTGGG	+
30	40	-1	0.0179186	0.824257	0.0749325	9	ATGGAAAAAAAGAAA	TGTAAACAG	-
30	35	3	0.0199895	0.919515	0.0768263	8	ATGGAAAAAAAGAAA	GGCGTGGGAAA	+
30	43	3	0.0200417	0.921916	0.0768263	10	ATGGAAAAAAAGAAA	GGGGCGGGAAAGG	+
31	31	0	8.82475e-39	4.05938e-37	8.11877e-37	13	TGCTTTCTAGGAA	TGCTTTCTAGGAA	+
31	24	-3	0.000176129	0.00810192	0.00639312	10	TGCTTTCTAGGAA	CTTCCAGGAAA	-
31	28	-3	0.00184387	0.0848178	0.0424089	10	TGCTTTCTAGGAA	TTCTCAGGAAA	+
32	32	0	3.60179e-26	1.65682e-24	3.31365e-24	9	AACAGATGG	AACAGATGG	+
32	16	5	8.78646e-05	0.00404177	0.00404177	9	AACAGATGG	CAGGAAACAGCTGG	-
32	38	0	0.000151172	0.00695391	0.00463594	9	AACAGATGG	TGCAGCTGTG	+
32	11	2	0.00119958	0.0551806	0.0220722	9	AACAGATGG	CCACTAGAGGG	+
33	33	0	0	0	0	18	GGAGGAAGGAAGGAGGGA	GGAGGAAGGAAGGAGGGA	+
33	27	-2	7.08373e-11	3.25851e-09	3.25851e-09	13	GGAGGAAGGAAGGAGGGA	GGGCAGGAAGTGG	+
33	6	-2	6.8203e-10	3.13734e-08	2.09156e-08	14	GGAGGAAGGAAGGAGGGA	GAGCAGGAAGTGAG	+
33	26	0	5.5655e-09	2.56013e-07	1.02716e-07	16	GGAGGAAGGAAGGAGGGA	GGAAACAGGAAGTGGG	+
33	25	0	5.58241e-09	2.56791e-07	1.02716e-07	15	GGAGGAAGGAAGGAGGGA	GGAAGGAGGAAGTGG	+
33	3	-3	3.35405e-08	1.54286e-06	5.14287e-07	11	GGAGGAAGGAAGGAGGGA	AACAGGAAGGG	+
33	10	-3	1.39637e-07	6.4233e-06	1.83523e-06	13	GGAGGAAGGAAGGAGGGA	GGAAGGAAGAGGA	+
33	12	-1	1.63903e-07	7.53953e-06	1.88488e-06	14	GGAGGAAGGAAGGAGGGA	GAACCAGGAAGTGG	+
33	14	-2	2.84374e-07	1.30812e-05	2.90693e-06	13	GGAGGAAGGAAGGAGGGA	AGACAGGAAGTGG	+
33	18	-1	7.63171e-07	3.51059e-05	7.02117e-06	15	GGAGGAAGGAAGGAGGGA	GAACCAGGAAGTGGC	+
33	20	-1	1.22747e-05	0.000564638	0.000102661	14	GGAGGAAGGAAGGAGGGA	GAACCCGGAAGTGG	+
33	9	-3	2.37681e-05	0.00109333	0.000182222	11	GGAGGAAGGAAGGAGGGA	GGCCGGAAGTG	+
33	22	-3	9.04544e-05	0.0041609	0.000640139	12	GGAGGAAGGAAGGAGGGA	GACCGGAAGTGG	+
33	2	-6	0.000113583	0.0052248	0.000746401	6	GGAGGAAGGAAGGAGGGA	AGGAAG	+
33	41	-2	0.000269182	0.0123824	0.00165099	16	GGAGGAAGGAAGGAGGGA	AAGATGGCGGCGGCGG	+
33	15	-4	0.000302441	0.0139123	0.00170004	11	GGAGGAAGGAAGGAGGGA	ACCGGAAGTGG	+
33	30	-5	0.000314137	0.0144503	0.00170004	13	GGAGGAAGGAAGGAGGGA	ATGGAAAAAAAGAAA	+
33	43	-1	0.000513085	0.0236019	0.00262243	13	GGAGGAAGGAAGGAGGGA	GGGGCGGGAAAGG	+
33	29	-4	0.00143435	0.06598	0.00694526	12	GGAGGAAGGAAGGAGGGA	CCAAGAAGAATG	+
33	36	-2	0.00297152	0.13669	0.013669	12	GGAGGAAGGAAGGAGGGA	TGGCTGGAATGT	-
33	39	0	0.00753542	0.346629	0.0330123	14	GGAGGAAGGAAGGAGGGA	AGCAAATCAAAGGA	-
33	35	-1	0.0246338	1.13315	0.0999635	11	GGAGGAAGGAAGGAGGGA	GGCGTGGGAAA	+
33	7	-6	0.0251073	1.15494	0.0999635	9	GGAGGAAGGAAGGAGGGA	TGGAAAATT	+
33	1	-5	0.0260774	1.19956	0.0999635	6	GGAGGAAGGAAGGAGGGA	CAGGCA	+
34	34	0	9.26387e-31	4.26138e-29	8.52276e-29	10	TGTTTACTTT	TGTTTACTTT	+
34	40	1	6.35067e-09	2.92131e-07	2.92131e-07	8	TGTTTACTTT	CTGTTTACA	+
34	23	4	3.24415e-08	1.49231e-06	9.94872e-07	8	TGTTTACTTT	TTCCTGTTTACT	+
34	16	5	0.00128302	0.0590191	0.0295096	9	TGTTTACTTT	CCAGCTGTTTCCTG	+
35	35	0	1.20087e-32	5.52401e-31	1.1048e-30	11	GGCGTGGGAAA	GGCGTGGGAAA	+
36	36	0	5.08306e-35	2.33821e-33	4.67641e-33	12	ACATTCCAGCCA	ACATTCCAGCCA	+
36	3	0	0.00132175	0.0608005	0.0608005	11	ACATTCCAGCCA	CCCTTCCTGTT	-
36	6	2	0.00296548	0.136412	0.0773066	12	ACATTCCAGCCA	CTCACTTCCTGCTC	-
36	27	1	0.00416651	0.19166	0.0773066	12	ACATTCCAGCCA	CCACTTCCTGCCC	-
36	10	2	0.00446703	0.205483	0.0773066	11	ACATTCCAGCCA	TCCTCTTCCTTCC	-
36	33	4	0.00504174	0.23192	0.0773066	12	ACATTCCAGCCA	TCCCTCCTTCCTTCCTCC	-
37	37	0	9.15159e-39	4.20973e-37	8.41947e-37	14	ATGCCCTGAGGCCA	ATGCCCTGAGGCCA	+
37	13	-3	8.08901e-05	0.00372094	0.00248063	10	ATGCCCTGAGGCCA	GCCCGGGGGC	+
38	38	0	5.55832e-29	2.55683e-27	5.11366e-27	10	TGCAGCTGTG	TGCAGCTGTG	+
38	32	0	0.000331387	0.0152438	0.0147624	9	TGCAGCTGTG	AACAGATGG	+
38	16	5	0.00080084	0.0368386	0.0147624	9	TGCAGCTGTG	CAGGAAACAGCTGG	-
39	39	0	2.72412e-42	1.2531e-40	2.50619e-40	14	TCCTTTGATTTGCT	TCCTTTGATTTGCT	+
40	40	0	2.50124e-26	1.15057e-24	2.30115e-24	9	CTGTTTACA	CTGTTTACA	+
40	23	3	2.59694e-08	1.19459e-06	1.19459e-06	9	CTGTTTACA	TTCCTGTTTACT	+
40	34	-1	4.57353e-08	2.10382e-06	1.40255e-06	8	CTGTTTACA	TGTTTACTTT	+
41	41	0	0	0	0	16	AAGATGGCGGCGGCGG	AAGATGGCGGCGGCGG	+
41	43	-3	0.00030832	0.0141827	0.00946936	13	AAGATGGCGGCGGCGG	GGGGCGGGAAAGG	+
41	33	2	0.000308784	0.014204	0.00946936	16	AAGATGGCGGCGGCGG	GGAGGAAGGAAGGAGGGA	+
41	6	0	0.000596837	0.0274545	0.0137273	14	AAGATGGCGGCGGCGG	GAGCAGGAAGTGAG	+
41	14	0	0.00119184	0.0548246	0.0198033	13	AAGATGGCGGCGGCGG	AGACAGGAAGTGG	+
41	27	0	0.00129152	0.0594099	0.0198033	13	AAGATGGCGGCGGCGG	GGGCAGGAAGTGG	+
41	25	2	0.00178504	0.082112	0.0234606	13	AAGATGGCGGCGGCGG	GGAAGGAGGAAGTGG	+
41	10	-1	0.00507302	0.233359	0.0583397	13	AAGATGGCGGCGGCGG	GGAAGGAAGAGGA	+
41	16	0	0.00767489	0.353045	0.0784544	14	AAGATGGCGGCGGCGG	CAGGAAACAGCTGG	-
41	20	1	0.00879127	0.404398	0.0808797	13	AAGATGGCGGCGGCGG	GAACCCGGAAGTGG	+
41	18	1	0.0109854	0.505328	0.0918778	14	AAGATGGCGGCGGCGG	GAACCAGGAAGTGGC	+
42	42	0	0	0	0	17	CTTGGCTCCCTGCCAAG	CTTGGCTCCCTGCCAAG	+
43	43	0	2.94158e-39	1.35313e-37	2.70626e-37	13	GGGGCGGGAAAGG	GGGGCGGGAAAGG	+
43	41	3	0.000192879	0.00887242	0.00887242	13	GGGGCGGGAAAGG	AAGATGGCGGCGGCGG	+
43	33	1	0.0013537	0.06227	0.039416	13	GGGGCGGGAAAGG	GGAGGAAGGAAGGAGGGA	+
43	6	-1	0.00171374	0.0788319	0.039416	12	GGGGCGGGAAAGG	GAGCAGGAAGTGAG	+
43	10	-1	0.00231615	0.106543	0.0426172	12	GGGGCGGGAAAGG	GGAAGGAAGAGGA	+
43	35	0	0.00294224	0.135343	0.0451143	11	GGGGCGGGAAAGG	GGCGTGGGAAA	+
43	26	1	0.00475349	0.218661	0.0613397	13	GGGGCGGGAAAGG	GGAAACAGGAAGTGGG	+
43	27	-1	0.00533388	0.245359	0.0613397	12	GGGGCGGGAAAGG	GGGCAGGAAGTGG	+
43	3	-2	0.00633385	0.291357	0.064746	11	GGGGCGGGAAAGG	AACAGGAAGGG	+
43	14	-1	0.0102599	0.471955	0.094391	12	GGGGCGGGAAAGG	AGACAGGAAGTGG	+
44	44	0	2.10057e-20	9.6626e-19	1.93252e-18	7	CCACAGA	CCACAGA	+
45	45	0	2.12682e-20	9.78338e-19	1.95668e-18	8	ATGATTCA	ATGATTCA	+
46	46	0	7.00188e-21	3.22087e-19	6.44173e-19	7	GTGAGCT	GTGAGCT	+
# Tomtom (Motif Comparison Tool): Version 5.5.5 compiled on Dec 6 2023 at 19:32:49
# The format of this file is described at https://meme-suite.org/meme/doc/tomtom-output-format.html.
# tomtom -verbosity 1 -text -thresh 0.1 ./combined.meme ./combined.meme
