## Supplementary material for "The cistrome response to hypoxia in human umbilical vein endothelial cells": Singh--Bass_Supplemental_FILE_S2: xstreme.tsv

RANK	SEED_MOTIF	CLUSTER	SOURCE	ID	ALT_ID	CONSENSUS	WIDTH	SITES	SEA_PVALUE	EVALUE	EVALUE_ACC	SIM_SOURCE	SIM_MOTIF	MOTIF_URL
1	1	1	STREME	1-CAGGMA	STREME-1	CAGGMA	6	393	1.94e-025	2.02e-002	1	db/motif_databases/HUMAN/HOCOMOCOv11_core_HUMAN_mono_meme_format.meme	ZN335_HUMAN.H11MO.0.A	http://hocomoco.autosome.ru/motif/ZN335_HUMAN.H11MO.0.A
2	1	2	MEME	RGGMAR	MEME-1	RGGMAR	6	142	5.64e-011	3.20e-017	1	db/motif_databases/HUMAN/HOCOMOCOv11_core_HUMAN_mono_meme_format.meme	ETV5_HUMAN.H11MO.0.C	http://hocomoco.autosome.ru/motif/ETV5_HUMAN.H11MO.0.C
3	0	2	db/motif_databases/HUMAN/HOCOMOCOv11_core_HUMAN_mono_meme_format.meme	ETV4_HUMAN.H11MO.0.B		VRCAGGAARBR	11	145	1.01e-009	4.10e-007	1	db/motif_databases/HUMAN/HOCOMOCOv11_core_HUMAN_mono_meme_format.meme	ETV4_HUMAN.H11MO.0.B	http://hocomoco.autosome.ru/motif/ETV4_HUMAN.H11MO.0.B
4	1	3	db/motif_databases/HUMAN/HOCOMOCOv11_core_HUMAN_mono_meme_format.meme	NR4A1_HUMAN.H11MO.0.A		AAAGGKCAV	9	168	3.24e-009	1.32e-006	1	db/motif_databases/HUMAN/HOCOMOCOv11_core_HUMAN_mono_meme_format.meme	NR4A1_HUMAN.H11MO.0.A	http://hocomoco.autosome.ru/motif/NR4A1_HUMAN.H11MO.0.A
5	1	4	db/motif_databases/HUMAN/HOCOMOCOv11_core_HUMAN_mono_meme_format.meme	SMAD3_HUMAN.H11MO.0.B		SYCTSHCWSCWS	12	128	6.06e-009	2.47e-006	1	db/motif_databases/HUMAN/HOCOMOCOv11_core_HUMAN_mono_meme_format.meme	SMAD3_HUMAN.H11MO.0.B	http://hocomoco.autosome.ru/motif/SMAD3_HUMAN.H11MO.0.B
6	0	2	db/motif_databases/HUMAN/HOCOMOCOv11_core_HUMAN_mono_meme_format.meme	ETV5_HUMAN.H11MO.0.C		RRRSAGGAARDGRV	14	170	6.12e-009	2.49e-006	1	db/motif_databases/HUMAN/HOCOMOCOv11_core_HUMAN_mono_meme_format.meme	ETV5_HUMAN.H11MO.0.C	http://hocomoco.autosome.ru/motif/ETV5_HUMAN.H11MO.0.C
7	0	2	db/motif_databases/HUMAN/HOCOMOCOv11_core_HUMAN_mono_meme_format.meme	NFAC2_HUMAN.H11MO.0.B		TGGAAAAWY	9	107	8.32e-009	3.38e-006	1	db/motif_databases/HUMAN/HOCOMOCOv11_core_HUMAN_mono_meme_format.meme	NFAC2_HUMAN.H11MO.0.B	http://hocomoco.autosome.ru/motif/NFAC2_HUMAN.H11MO.0.B
8	1	5	db/motif_databases/HUMAN/HOCOMOCOv11_core_HUMAN_mono_meme_format.meme	TGIF1_HUMAN.H11MO.0.A		TGACAGS	7	278	2.07e-008	8.42e-006	1	db/motif_databases/HUMAN/HOCOMOCOv11_core_HUMAN_mono_meme_format.meme	TGIF1_HUMAN.H11MO.0.A	http://hocomoco.autosome.ru/motif/TGIF1_HUMAN.H11MO.0.A
9	0	2	db/motif_databases/HUMAN/HOCOMOCOv11_core_HUMAN_mono_meme_format.meme	ETV1_HUMAN.H11MO.0.A		SRCCGGAAGYG	11	73	1.34e-007	5.45e-005	1	db/motif_databases/HUMAN/HOCOMOCOv11_core_HUMAN_mono_meme_format.meme	ETV1_HUMAN.H11MO.0.A	http://hocomoco.autosome.ru/motif/ETV1_HUMAN.H11MO.0.A
10	0	2	db/motif_databases/HUMAN/HOCOMOCOv11_core_HUMAN_mono_meme_format.meme	ETS2_HUMAN.H11MO.0.B		RDVRGGAARVRRR	13	143	1.39e-007	5.65e-005	1	db/motif_databases/HUMAN/HOCOMOCOv11_core_HUMAN_mono_meme_format.meme	ETS2_HUMAN.H11MO.0.B	http://hocomoco.autosome.ru/motif/ETS2_HUMAN.H11MO.0.B
11	1	6	MEME	CCAVHAGRKGG	MEME-2	CCAVHAGRKGG	11	29	1.79e-007	1.10e-009	1	db/motif_databases/HUMAN/HOCOMOCOv11_core_HUMAN_mono_meme_format.meme	CTCF_HUMAN.H11MO.0.A	http://hocomoco.autosome.ru/motif/CTCF_HUMAN.H11MO.0.A
12	0	2	db/motif_databases/HUMAN/HOCOMOCOv11_core_HUMAN_mono_meme_format.meme	ELF3_HUMAN.H11MO.0.A		RAABVAGGAAGTRR	14	97	1.96e-007	7.99e-005	1	db/motif_databases/HUMAN/HOCOMOCOv11_core_HUMAN_mono_meme_format.meme	ELF3_HUMAN.H11MO.0.A	http://hocomoco.autosome.ru/motif/ELF3_HUMAN.H11MO.0.A
13	1	7	db/motif_databases/HUMAN/HOCOMOCOv11_core_HUMAN_mono_meme_format.meme	AP2B_HUMAN.H11MO.0.B		GCCYGVGGGS	10	95	2.55e-007	1.04e-004	1	db/motif_databases/HUMAN/HOCOMOCOv11_core_HUMAN_mono_meme_format.meme	AP2B_HUMAN.H11MO.0.B	http://hocomoco.autosome.ru/motif/AP2B_HUMAN.H11MO.0.B
14	0	2	db/motif_databases/HUMAN/HOCOMOCOv11_core_HUMAN_mono_meme_format.meme	ETS1_HUMAN.H11MO.0.A		RRRCMGGAAGTGG	13	93	3.29e-007	1.34e-004	1	db/motif_databases/HUMAN/HOCOMOCOv11_core_HUMAN_mono_meme_format.meme	ETS1_HUMAN.H11MO.0.A	http://hocomoco.autosome.ru/motif/ETS1_HUMAN.H11MO.0.A
15	0	2	db/motif_databases/HUMAN/HOCOMOCOv11_core_HUMAN_mono_meme_format.meme	ELK1_HUMAN.H11MO.0.B		RCCGGAAGTGV	11	63	3.56e-007	1.45e-004	1	db/motif_databases/HUMAN/HOCOMOCOv11_core_HUMAN_mono_meme_format.meme	ELK1_HUMAN.H11MO.0.B	http://hocomoco.autosome.ru/motif/ELK1_HUMAN.H11MO.0.B
16	0	4	db/motif_databases/HUMAN/HOCOMOCOv11_core_HUMAN_mono_meme_format.meme	LYL1_HUMAN.H11MO.0.A		CCAKCTGYTYYCTB	14	164	3.70e-007	1.50e-004	1	db/motif_databases/HUMAN/HOCOMOCOv11_core_HUMAN_mono_meme_format.meme	LYL1_HUMAN.H11MO.0.A	http://hocomoco.autosome.ru/motif/LYL1_HUMAN.H11MO.0.A
17	1	8	db/motif_databases/HUMAN/HOCOMOCOv11_core_HUMAN_mono_meme_format.meme	MAFB_HUMAN.H11MO.0.B		TGCTGASTYAD	11	159	4.23e-007	1.72e-004	1	db/motif_databases/HUMAN/HOCOMOCOv11_core_HUMAN_mono_meme_format.meme	MAFB_HUMAN.H11MO.0.B	http://hocomoco.autosome.ru/motif/MAFB_HUMAN.H11MO.0.B
18	0	2	db/motif_databases/HUMAN/HOCOMOCOv11_core_HUMAN_mono_meme_format.meme	EHF_HUMAN.H11MO.0.B		VWACSAGGAAGTDVS	15	42	8.54e-007	3.48e-004	1	db/motif_databases/HUMAN/HOCOMOCOv11_core_HUMAN_mono_meme_format.meme	EHF_HUMAN.H11MO.0.B	http://hocomoco.autosome.ru/motif/EHF_HUMAN.H11MO.0.B
19	0	3	db/motif_databases/HUMAN/HOCOMOCOv11_core_HUMAN_mono_meme_format.meme	FEZF1_HUMAN.H11MO.0.C		DYTGYYCTTTTH	12	295	1.02e-006	4.16e-004	1	db/motif_databases/HUMAN/HOCOMOCOv11_core_HUMAN_mono_meme_format.meme	FEZF1_HUMAN.H11MO.0.C	http://hocomoco.autosome.ru/motif/FEZF1_HUMAN.H11MO.0.C
20	0	2	db/motif_databases/HUMAN/HOCOMOCOv11_core_HUMAN_mono_meme_format.meme	ELF1_HUMAN.H11MO.0.A		VRACCCGGAAGTGS	14	47	1.17e-006	4.77e-004	1	db/motif_databases/HUMAN/HOCOMOCOv11_core_HUMAN_mono_meme_format.meme	ELF1_HUMAN.H11MO.0.A	http://hocomoco.autosome.ru/motif/ELF1_HUMAN.H11MO.0.A
21	0	4	db/motif_databases/HUMAN/HOCOMOCOv11_core_HUMAN_mono_meme_format.meme	SMAD2_HUMAN.H11MO.0.A		TGTCTGNCWCCT	12	128	1.54e-006	6.27e-004	1	db/motif_databases/HUMAN/HOCOMOCOv11_core_HUMAN_mono_meme_format.meme	SMAD2_HUMAN.H11MO.0.A	http://hocomoco.autosome.ru/motif/SMAD2_HUMAN.H11MO.0.A
22	0	2	db/motif_databases/HUMAN/HOCOMOCOv11_core_HUMAN_mono_meme_format.meme	ELK4_HUMAN.H11MO.0.A		SVCCGGAAGTGV	12	100	1.57e-006	6.39e-004	1	db/motif_databases/HUMAN/HOCOMOCOv11_core_HUMAN_mono_meme_format.meme	ELK4_HUMAN.H11MO.0.A	http://hocomoco.autosome.ru/motif/ELK4_HUMAN.H11MO.0.A
23	1	9	db/motif_databases/HUMAN/HOCOMOCOv11_core_HUMAN_mono_meme_format.meme	FOXO1_HUMAN.H11MO.0.A		KBBYTGTTTHCN	12	179	2.30e-006	9.38e-004	1	db/motif_databases/HUMAN/HOCOMOCOv11_core_HUMAN_mono_meme_format.meme	FOXO1_HUMAN.H11MO.0.A	http://hocomoco.autosome.ru/motif/FOXO1_HUMAN.H11MO.0.A
24	0	2	db/motif_databases/HUMAN/HOCOMOCOv11_core_HUMAN_mono_meme_format.meme	STAT4_HUMAN.H11MO.0.A		YTTCYYRGMAV	11	162	2.46e-006	1.00e-003	1	db/motif_databases/HUMAN/HOCOMOCOv11_core_HUMAN_mono_meme_format.meme	STAT4_HUMAN.H11MO.0.A	http://hocomoco.autosome.ru/motif/STAT4_HUMAN.H11MO.0.A
25	0	2	db/motif_databases/HUMAN/HOCOMOCOv11_core_HUMAN_mono_meme_format.meme	ELF5_HUMAN.H11MO.0.A		VGRASSAGGAAGTRV	15	58	3.76e-006	1.53e-003	1	db/motif_databases/HUMAN/HOCOMOCOv11_core_HUMAN_mono_meme_format.meme	ELF5_HUMAN.H11MO.0.A	http://hocomoco.autosome.ru/motif/ELF5_HUMAN.H11MO.0.A
26	0	2	db/motif_databases/HUMAN/HOCOMOCOv11_core_HUMAN_mono_meme_format.meme	ETV2_HUMAN.H11MO.0.B		RRARRCAGGAARYRGS	16	46	4.78e-006	1.94e-003	1	db/motif_databases/HUMAN/HOCOMOCOv11_core_HUMAN_mono_meme_format.meme	ETV2_HUMAN.H11MO.0.B	http://hocomoco.autosome.ru/motif/ETV2_HUMAN.H11MO.0.B
27	0	2	db/motif_databases/HUMAN/HOCOMOCOv11_core_HUMAN_mono_meme_format.meme	ERG_HUMAN.H11MO.0.A		RRRSAGGAAGYGG	13	134	5.56e-006	2.26e-003	1	db/motif_databases/HUMAN/HOCOMOCOv11_core_HUMAN_mono_meme_format.meme	ERG_HUMAN.H11MO.0.A	http://hocomoco.autosome.ru/motif/ERG_HUMAN.H11MO.0.A
28	0	2	db/motif_databases/HUMAN/HOCOMOCOv11_core_HUMAN_mono_meme_format.meme	STAT6_HUMAN.H11MO.0.B		TTCTSWGGAAR	11	223	5.64e-006	2.29e-003	1	db/motif_databases/HUMAN/HOCOMOCOv11_core_HUMAN_mono_meme_format.meme	STAT6_HUMAN.H11MO.0.B	http://hocomoco.autosome.ru/motif/STAT6_HUMAN.H11MO.0.B
29	0	2	db/motif_databases/HUMAN/HOCOMOCOv11_core_HUMAN_mono_meme_format.meme	SMCA1_HUMAN.H11MO.0.C		CMARGAAGMATD	12	205	8.71e-006	3.55e-003	1	db/motif_databases/HUMAN/HOCOMOCOv11_core_HUMAN_mono_meme_format.meme	SMCA1_HUMAN.H11MO.0.C	http://hocomoco.autosome.ru/motif/SMCA1_HUMAN.H11MO.0.C
30	0	2	db/motif_databases/HUMAN/HOCOMOCOv11_core_HUMAN_mono_meme_format.meme	NFAC1_HUMAN.H11MO.0.B		AWGGAAARWVWGAMW	15	48	9.32e-006	3.79e-003	1	db/motif_databases/HUMAN/HOCOMOCOv11_core_HUMAN_mono_meme_format.meme	NFAC1_HUMAN.H11MO.0.B	http://hocomoco.autosome.ru/motif/NFAC1_HUMAN.H11MO.0.B
31	0	2	db/motif_databases/HUMAN/HOCOMOCOv11_core_HUMAN_mono_meme_format.meme	BCL6_HUMAN.H11MO.0.A		YKCTTTCYAGGAA	13	154	1.10e-005	4.50e-003	1	db/motif_databases/HUMAN/HOCOMOCOv11_core_HUMAN_mono_meme_format.meme	BCL6_HUMAN.H11MO.0.A	http://hocomoco.autosome.ru/motif/BCL6_HUMAN.H11MO.0.A
32	0	6	db/motif_databases/HUMAN/HOCOMOCOv11_core_HUMAN_mono_meme_format.meme	NDF2_HUMAN.H11MO.0.B		RRCAGATGG	9	58	1.48e-005	6.03e-003	1	db/motif_databases/HUMAN/HOCOMOCOv11_core_HUMAN_mono_meme_format.meme	NDF2_HUMAN.H11MO.0.B	http://hocomoco.autosome.ru/motif/NDF2_HUMAN.H11MO.0.B
33	0	2	db/motif_databases/HUMAN/HOCOMOCOv11_core_HUMAN_mono_meme_format.meme	FLI1_HUMAN.H11MO.0.A		SRRGGMAGGAAGGRRRGR	18	99	2.44e-005	9.94e-003	1	db/motif_databases/HUMAN/HOCOMOCOv11_core_HUMAN_mono_meme_format.meme	FLI1_HUMAN.H11MO.0.A	http://hocomoco.autosome.ru/motif/FLI1_HUMAN.H11MO.0.A
34	0	9	db/motif_databases/HUMAN/HOCOMOCOv11_core_HUMAN_mono_meme_format.meme	FOXK1_HUMAN.H11MO.0.A		TGTTTMCHTT	10	155	4.59e-005	1.87e-002	1	db/motif_databases/HUMAN/HOCOMOCOv11_core_HUMAN_mono_meme_format.meme	FOXK1_HUMAN.H11MO.0.A	http://hocomoco.autosome.ru/motif/FOXK1_HUMAN.H11MO.0.A
35	1	10	db/motif_databases/HUMAN/HOCOMOCOv11_core_HUMAN_mono_meme_format.meme	SUH_HUMAN.H11MO.0.A		VSYSTGGGAAV	11	133	5.08e-005	2.07e-002	1	db/motif_databases/HUMAN/HOCOMOCOv11_core_HUMAN_mono_meme_format.meme	SUH_HUMAN.H11MO.0.A	http://hocomoco.autosome.ru/motif/SUH_HUMAN.H11MO.0.A
36	1	11	db/motif_databases/HUMAN/HOCOMOCOv11_core_HUMAN_mono_meme_format.meme	TEAD1_HUMAN.H11MO.0.A		RCATTCCWGSCW	12	80	5.29e-005	2.15e-002	1	db/motif_databases/HUMAN/HOCOMOCOv11_core_HUMAN_mono_meme_format.meme	TEAD1_HUMAN.H11MO.0.A	http://hocomoco.autosome.ru/motif/TEAD1_HUMAN.H11MO.0.A
37	0	7	db/motif_databases/HUMAN/HOCOMOCOv11_core_HUMAN_mono_meme_format.meme	AP2C_HUMAN.H11MO.0.A		VTGSCCTGRGGSHR	14	52	5.30e-005	2.16e-002	1	db/motif_databases/HUMAN/HOCOMOCOv11_core_HUMAN_mono_meme_format.meme	AP2C_HUMAN.H11MO.0.A	http://hocomoco.autosome.ru/motif/AP2C_HUMAN.H11MO.0.A
38	1	12	db/motif_databases/HUMAN/HOCOMOCOv11_core_HUMAN_mono_meme_format.meme	HTF4_HUMAN.H11MO.0.A		DSCAGSTGKG	10	208	5.80e-005	2.36e-002	1	db/motif_databases/HUMAN/HOCOMOCOv11_core_HUMAN_mono_meme_format.meme	HTF4_HUMAN.H11MO.0.A	http://hocomoco.autosome.ru/motif/HTF4_HUMAN.H11MO.0.A
39	1	13	db/motif_databases/HUMAN/HOCOMOCOv11_core_HUMAN_mono_meme_format.meme	LEF1_HUMAN.H11MO.0.A		BCCTTTSWWNTBYH	14	281	6.06e-005	2.47e-002	1	db/motif_databases/HUMAN/HOCOMOCOv11_core_HUMAN_mono_meme_format.meme	LEF1_HUMAN.H11MO.0.A	http://hocomoco.autosome.ru/motif/LEF1_HUMAN.H11MO.0.A
40	0	9	db/motif_databases/HUMAN/HOCOMOCOv11_core_HUMAN_mono_meme_format.meme	FOXP2_HUMAN.H11MO.0.C		BTGTTTACH	9	154	6.15e-005	2.50e-002	1	db/motif_databases/HUMAN/HOCOMOCOv11_core_HUMAN_mono_meme_format.meme	FOXP2_HUMAN.H11MO.0.C	http://hocomoco.autosome.ru/motif/FOXP2_HUMAN.H11MO.0.C
41	1	14	db/motif_databases/HUMAN/HOCOMOCOv11_core_HUMAN_mono_meme_format.meme	TAF1_HUMAN.H11MO.0.A		RARRWGGCGGMGGMGR	16	139	6.69e-005	2.72e-002	1	db/motif_databases/HUMAN/HOCOMOCOv11_core_HUMAN_mono_meme_format.meme	TAF1_HUMAN.H11MO.0.A	http://hocomoco.autosome.ru/motif/TAF1_HUMAN.H11MO.0.A
42	1	15	db/motif_databases/HUMAN/HOCOMOCOv11_core_HUMAN_mono_meme_format.meme	NFIC_HUMAN.H11MO.0.A		CYTGGCHBYMWGCCARG	17	54	7.94e-005	3.23e-002	1	db/motif_databases/HUMAN/HOCOMOCOv11_core_HUMAN_mono_meme_format.meme	NFIC_HUMAN.H11MO.0.A	http://hocomoco.autosome.ru/motif/NFIC_HUMAN.H11MO.0.A
43	0	14	db/motif_databases/HUMAN/HOCOMOCOv11_core_HUMAN_mono_meme_format.meme	E2F7_HUMAN.H11MO.0.B		GDGGCGGGAARDR	13	76	8.57e-005	3.49e-002	1	db/motif_databases/HUMAN/HOCOMOCOv11_core_HUMAN_mono_meme_format.meme	E2F7_HUMAN.H11MO.0.B	http://hocomoco.autosome.ru/motif/E2F7_HUMAN.H11MO.0.B
44	1	16	STREME	2-CCACAGA	STREME-2	CCACAGA	7	23	3.78e-003	2.00e+000	1	db/motif_databases/HUMAN/HOCOMOCOv11_core_HUMAN_mono_meme_format.meme	RUNX1_HUMAN.H11MO.0.A	http://hocomoco.autosome.ru/motif/RUNX1_HUMAN.H11MO.0.A
45	1	17	STREME	3-ATGAYTCA	STREME-3	ATGAYTCA	8	24	1.90e-002	2.00e+000	1	db/motif_databases/HUMAN/HOCOMOCOv11_core_HUMAN_mono_meme_format.meme	NF2L2_HUMAN.H11MO.0.A	http://hocomoco.autosome.ru/motif/NF2L2_HUMAN.H11MO.0.A
46	1	18	STREME	4-GTGAGCT	STREME-4	GTGAGCT	7	21	5.69e-002	3.77e+000	1	db/motif_databases/HUMAN/HOCOMOCOv11_core_HUMAN_mono_meme_format.meme	RXRB_HUMAN.H11MO.0.C	http://hocomoco.autosome.ru/motif/RXRB_HUMAN.H11MO.0.C
# XSTREME (Motif Discovery and Enrichment Analysis): Version 5.5.5 released on Thu Sep 14 08:48:04 2023 +1000
# The format of this file is described at https://meme-suite.org/meme/doc/xstreme-output-format.html
# xstreme --oc . --time 240 --streme-totallength 4000000 --meme-searchsize 100000 --dna --order 0 --evt 0.05 --minw 6 --maxw 15 --align center --meme-mod zoops --m db/motif_databases/HUMAN/HOCOMOCOv11_core_HUMAN_mono_meme_format.meme --p cluster_4_coord_nodup.txt.fa
