## Supplementary material for "The cistrome response to hypoxia in human umbilical vein endothelial cells": Singh--Bass_Supplemental_FILE_S2: cluster_5_coord_nodup.txt

chr10	63588614	63588644
chr10	67838208	67838238
chr10	70542669	70542699
chr10	92512352	92512382
chr11	102256360	102256390
chr11	111665974	111666004
chr11	28123472	28123502
chr1	155729244	155729274
chr1	157994955	157994985
chr11	61642741	61642771
chr1	179664129	179664159
chr11	89463546	89463576
chr12	116718828	116718858
chr12	123089945	123089975
chr12	123355907	123355937
chr12	12840109	12840139
chr12	19316575	19316605
chr12	27771648	27771678
chr12	32545824	32545854
chr12	95336638	95336668
chr13	105437308	105437338
chr13	112701282	112701312
chr13	24020333	24020363
chr13	30616210	30616240
chr13	48495251	48495281
chr13	52622473	52622503
chr1	36034929	36034959
chr14	21557815	21557845
chr14	37825427	37825457
chr14	52844736	52844766
chr14	53325383	53325413
chr1	51866869	51866899
chr15	55435427	55435457
chr15	56932088	56932118
chr15	62035697	62035727
chr15	69082779	69082809
chr15	70566239	70566269
chr15	73951383	73951413
chr15	77160766	77160796
chr15	80778189	80778219
chr15	98915836	98915866
chr16	23578605	23578635
chr16	2387152	2387182
chr16	57863789	57863819
chr16	58366432	58366462
chr16	85245777	85245807
chr1	6935538	6935568
chr17	15828870	15828900
chr1	71760186	71760216
chr17	29241098	29241128
chr17	32855177	32855207
chr17	34361693	34361723
chr17	55116726	55116756
chr17	62824946	62824976
chr1	77230204	77230234
chr17	8687895	8687925
chr1	84698821	84698851
chr18	49669076	49669106
chr18	55856497	55856527
chr1	86926448	86926478
chr18	8469956	8469986
chr19	18113126	18113156
chr19	39542378	39542408
chr19	42325401	42325431
chr19	5773925	5773955
chr20	23629280	23629310
chr20	25485403	25485433
chr20	40493272	40493302
chr20	53606502	53606532
chr2	118882802	118882832
chr21	26843024	26843054
chr21	37475368	37475398
chr2	191172233	191172263
chr22	19630086	19630116
chr22	22210431	22210461
chr2	222576830	222576860
chr22	23315745	23315775
chr22	29040867	29040897
chr2	230054299	230054329
chr2	234880225	234880255
chr2	24921350	24921380
chr2	26363545	26363575
chr2	28603421	28603451
chr2	39523756	39523786
chr2	44283648	44283678
chr2	69196069	69196099
chr2	9766669	9766699
chr3	105686488	105686518
chr3	195549111	195549141
chr3	38829503	38829533
chr4	112109609	112109639
chr4	112273459	112273489
chr4	142203738	142203768
chr4	150229733	150229763
chr4	173107246	173107276
chr4	176790109	176790139
chr4	38771001	38771031
chr4	38856880	38856910
chr4	65412542	65412572
chr5	102815818	102815848
chr5	151184061	151184091
chr5	159316975	159317005
chr5	171675613	171675643
chr5	172052634	172052664
chr5	59660924	59660954
chr5	72799850	72799880
chr6	104533754	104533784
chr6	104790042	104790072
chr6	108893524	108893554
chr6	112948336	112948366
chr6	124854483	124854513
chr6	13248257	13248287
chr6	13703614	13703644
chr6	157677402	157677432
chr6	18328237	18328267
chr6	37203068	37203098
chr6	5334456	5334486
chr6	56254995	56255025
chr7	25091299	25091329
chr8	32782042	32782072
chr8	60039969	60039999
chr8	66968188	66968218
chr8	67804590	67804620
chr8	80091742	80091772
chr8	92818490	92818520
chr9	135857707	135857737
chr9	16257763	16257793
chr9	42268835	42268865
chr9	4424936	4424966
chr9	70229779	70229809
chr9	98232170	98232200
chrX	63250404	63250434
