## Supplementary material for "The cistrome response to hypoxia in human umbilical vein endothelial cells": Singh--Bass_Supplemental_FILE_S2: tomtom.tsv

Query_ID	Target_ID	Optimal_offset	p-value	E-value	q-value	Overlap	Query_consensus	Target_consensus	Orientation
DSAGKMAG	ZN335_HUMAN.H11MO.0.A	0	0.000215281	0.0863275	0.170702	8	TGAGGCAG	TCAGGCAGCGCCGAGGACAGCC	-
DSAGKMAG	BC11A_HUMAN.H11MO.0.A	3	0.000704863	0.28265	0.256315	8	TGAGGCAG	AAAAGAGGAAGTGAAAA	+
DSAGKMAG	ETV5_HUMAN.H11MO.0.C	2	0.000969751	0.38887	0.256315	8	TGAGGCAG	GAGCAGGAAGTGAG	+
DSAGKMAG	SMAD3_HUMAN.H11MO.0.B	2	0.00149992	0.601467	0.297332	8	TGAGGCAG	CAGGTGACAGAG	-
DSAGKMAG	ETV4_HUMAN.H11MO.0.B	1	0.00221436	0.887959	0.351166	8	TGAGGCAG	AACAGGAAGGG	+
# Tomtom (Motif Comparison Tool): Version 5.5.5 compiled on Dec 6 2023 at 19:32:49
# The format of this file is described at https://meme-suite.org/meme/doc/tomtom-output-format.html.
# tomtom -verbosity 1 -oc meme_tomtom_out -min-overlap 5 -dist ed -evalue -thresh 1 -no-ssc meme_out/meme.xml db/motif_databases/HUMAN/HOCOMOCOv11_core_HUMAN_mono_meme_format.meme
