## Supplementary material for "The cistrome response to hypoxia in human umbilical vein endothelial cells": Singh--Bass_Supplemental_FILE_S2: motif_alignment.txt

Query_ID	Target_ID	Optimal_offset	p-value	E-value	q-value	Overlap	Query_consensus	Target_consensus	Orientation
1	1	0	1.26071e-17	1.13464e-16	2.26928e-16	8	TGAGGCAG	TGAGGCAG	+
1	6	1	0.00781895	0.0703705	0.0424042	8	TGAGGCAG	ATGAGTCAT	+
1	7	1	0.0100214	0.0901927	0.0424042	8	TGAGGCAG	GTGAGTCAC	+
1	2	1	0.011779	0.106011	0.0424042	8	TGAGGCAG	CTGAGTCAG	+
1	3	1	0.01572	0.14148	0.0471601	8	TGAGGCAG	CTGAGTCAGCA	-
2	2	0	9.60542e-18	8.64488e-17	8.64488e-17	9	CTGAGTCAG	CTGAGTCAG	+
2	6	0	8.85153e-05	0.000796638	0.000398319	9	CTGAGTCAG	ATGAGTCAT	+
2	7	0	0.000134639	0.00121175	0.000403916	9	CTGAGTCAG	GTGAGTCAC	+
2	3	2	0.000272205	0.00244985	0.000612462	9	CTGAGTCAG	TGCTGACTCAG	+
2	4	2	0.00213779	0.0192401	0.00384801	9	CTGAGTCAG	GGATGAGTCACC	+
2	5	2	0.0044389	0.0399501	0.00665836	9	CTGAGTCAG	GGATGAGTCATC	+
2	1	-1	0.0111292	0.100163	0.014309	8	CTGAGTCAG	TGAGGCAG	+
3	3	0	6.64703e-25	5.98233e-24	1.19647e-23	11	TGCTGACTCAG	TGCTGACTCAG	+
3	2	-2	0.0048521	0.0436689	0.0291126	9	TGCTGACTCAG	CTGAGTCAG	+
4	4	0	8.20434e-23	7.38391e-22	1.47678e-21	12	GGATGAGTCACC	GGATGAGTCACC	+
4	5	0	4.39258e-15	3.95333e-14	3.95333e-14	12	GGATGAGTCACC	GGATGAGTCATC	+
4	7	-2	2.44823e-08	2.20341e-07	1.46894e-07	9	GGATGAGTCACC	GTGAGTCAC	+
4	6	-2	8.93297e-08	8.03967e-07	4.01983e-07	9	GGATGAGTCACC	ATGAGTCAT	+
4	2	-2	0.0015028	0.0135252	0.00270505	9	GGATGAGTCACC	CTGAGTCAG	+
4	1	-3	0.0182278	0.16405	0.0298273	8	GGATGAGTCACC	TGAGGCAG	+
4	3	-2	0.0250877	0.22579	0.0376316	10	GGATGAGTCACC	CTGAGTCAGCA	-
5	5	0	8.20434e-23	7.38391e-22	1.47678e-21	12	GGATGAGTCATC	GGATGAGTCATC	+
5	4	0	7.64713e-15	6.88242e-14	6.88242e-14	12	GGATGAGTCATC	GGATGAGTCACC	+
5	7	-2	7.3596e-08	6.62364e-07	3.31182e-07	9	GGATGAGTCATC	GTGAGTCAC	+
5	6	-2	1.41557e-07	1.27402e-06	5.09606e-07	9	GGATGAGTCATC	ATGAGTCAT	+
5	2	-2	0.00237192	0.0213473	0.00426946	9	GGATGAGTCATC	CTGAGTCAG	+
5	1	-3	0.0179812	0.161831	0.0294238	8	GGATGAGTCATC	TGAGGCAG	+
5	3	-2	0.0366047	0.329442	0.054907	10	GGATGAGTCATC	CTGAGTCAGCA	-
6	6	0	1.87606e-19	1.68845e-18	3.37691e-18	9	ATGAGTCAT	ATGAGTCAT	+
6	7	0	2.91805e-10	2.62625e-09	2.62625e-09	9	ATGAGTCAT	GTGAGTCAC	+
6	4	2	2.32195e-08	2.08975e-07	1.39317e-07	9	ATGAGTCAT	GGATGAGTCACC	+
6	5	2	3.63121e-08	3.26808e-07	1.63404e-07	9	ATGAGTCAT	GGATGAGTCATC	+
6	2	0	0.000230434	0.00207391	0.000414781	9	ATGAGTCAT	CTGAGTCAG	+
6	3	0	0.00633867	0.057048	0.00995126	9	ATGAGTCAT	CTGAGTCAGCA	-
6	1	-1	0.00663417	0.0597075	0.00995126	8	ATGAGTCAT	TGAGGCAG	+
7	7	0	7.50424e-20	6.75381e-19	1.35076e-18	9	GTGAGTCAC	GTGAGTCAC	+
7	6	0	1.768e-09	1.5912e-08	1.5912e-08	9	GTGAGTCAC	ATGAGTCAT	+
7	4	2	9.39798e-09	8.45818e-08	5.63879e-08	9	GTGAGTCAC	GGATGAGTCACC	+
7	5	2	6.4534e-08	5.80806e-07	2.90403e-07	9	GTGAGTCAC	GGATGAGTCATC	+
7	2	0	0.000431832	0.00388649	0.000777297	9	GTGAGTCAC	CTGAGTCAG	+
7	3	0	0.00777504	0.0699754	0.0127228	9	GTGAGTCAC	CTGAGTCAGCA	-
7	1	-1	0.00854478	0.076903	0.0128172	8	GTGAGTCAC	TGAGGCAG	+
8	8	0	1.08925e-14	9.80329e-14	1.96066e-13	8	AAATGAAA	AAATGAAA	+
9	9	0	5.69317e-12	5.12385e-11	1.02477e-10	6	CTGGAA	CTGGAA	+
# Tomtom (Motif Comparison Tool): Version 5.5.5 compiled on Dec 6 2023 at 19:32:49
# The format of this file is described at https://meme-suite.org/meme/doc/tomtom-output-format.html.
# tomtom -verbosity 1 -text -thresh 0.1 ./combined.meme ./combined.meme
