## Supplementary material for "The cistrome response to hypoxia in human umbilical vein endothelial cells": Singh--Bass_Supplemental_FILE_S2: sea.tsv

RANK	DB	ID	ALT_ID	CONSENSUS	TP	TP%	FP	FP%	ENR_RATIO	SCORE_THR	PVALUE	LOG_PVALUE	EVALUE	LOG_EVALUE	QVALUE	LOG_QVALUE
1	meme_out/meme.xml	DSAGKMAG	MEME-1	DSAGKMAG	73	61.34	18	15.13	3.89	6.1	7.73e-14	-30.19	3.09e-13	-28.80	3.09e-13	-28.80
2	streme_out/streme.xml	1-STGASTCAS	STREME-1	STGASTCAS	54	45.38	11	9.24	4.58	3.6	1.50e-10	-22.62	6.01e-10	-21.23	3.00e-10	-21.93
3	streme_out/streme.xml	3-AAATGAAA	STREME-3	AAATGAAA	18	15.13	2	1.68	6.33	7.2	1.15e-4	-9.07	4.61e-4	-7.68	1.54e-4	-8.78
4	streme_out/streme.xml	2-CTGGAA	STREME-2	CTGGAA	64	53.78	38	31.93	1.67	1.7	5.07e-4	-7.59	2.03e-3	-6.20	5.07e-4	-7.59
# SEA (Simple Enrichment Analysis): Version 5.5.5 compiled on Dec 6 2023 at 19:32:44
# The format of this file is described at https://meme-suite.org/meme/doc/sea-output-format.html.
# sea --verbosity 1 --oc sea_disc_out --qvalue --thresh 1 --order 0 --bfile ./background --seed 0 --align center --motif-pseudo 0.01 --noseqs --m meme_out/meme.xml --m streme_out/streme.xml --p cluster_5_coord_nodup.txt.fa
