## Supplementary material for "The cistrome response to hypoxia in human umbilical vein endothelial cells": Singh--Bass_Supplemental_FILE_S2: sea.tsv

RANK	DB	ID	ALT_ID	CONSENSUS	TP	TP%	FP	FP%	ENR_RATIO	SCORE_THR	PVALUE	LOG_PVALUE	EVALUE	LOG_EVALUE	QVALUE	LOG_QVALUE
1	meme_out/meme.xml	DSAGKMAG	MEME-1	DSAGKMAG	73	61.34	18	15.13	3.89	6.1	7.73e-14	-30.19	3.13e-11	-24.19	1.67e-11	-24.82
2	streme_out/streme.xml	1-STGASTCAS	STREME-1	STGASTCAS	54	45.38	11	9.24	4.58	3.6	1.50e-10	-22.62	6.08e-8	-16.62	1.62e-8	-17.94
3	db/motif_databases/HUMAN/HOCOMOCOv11_core_HUMAN_mono_meme_format.meme	MAFB_HUMAN.H11MO.0.B		TGCTGASTYAD	98	82.35	69	57.98	1.41	0.55	3.10e-5	-10.38	1.25e-2	-4.38	2.23e-3	-6.11
4	db/motif_databases/HUMAN/HOCOMOCOv11_core_HUMAN_mono_meme_format.meme	FOSL1_HUMAN.H11MO.0.A		KRVTGAGTCAYH	13	10.92	0	0.00	14	9.9	8.64e-5	-9.36	3.50e-2	-3.35	3.11e-3	-5.77
5	db/motif_databases/HUMAN/HOCOMOCOv11_core_HUMAN_mono_meme_format.meme	FOSL2_HUMAN.H11MO.0.A		NDRTGAGTCAYH	13	10.92	0	0.00	14	10	8.64e-5	-9.36	3.50e-2	-3.35	3.11e-3	-5.77
6	db/motif_databases/HUMAN/HOCOMOCOv11_core_HUMAN_mono_meme_format.meme	FOSB_HUMAN.H11MO.0.A		RTGAGTCAB	44	36.97	18	15.13	2.37	2.9	9.57e-5	-9.25	3.88e-2	-3.25	3.11e-3	-5.77
7	db/motif_databases/HUMAN/HOCOMOCOv11_core_HUMAN_mono_meme_format.meme	FOS_HUMAN.H11MO.0.A		VTGAGTCAB	37	31.09	13	10.92	2.71	2.9	1.03e-4	-9.18	4.17e-2	-3.18	3.11e-3	-5.77
8	streme_out/streme.xml	3-AAATGAAA	STREME-3	AAATGAAA	18	15.13	2	1.68	6.33	7.2	1.15e-4	-9.07	4.67e-2	-3.06	3.11e-3	-5.77
# SEA (Simple Enrichment Analysis): Version 5.5.5 compiled on Dec 6 2023 at 19:32:44
# The format of this file is described at https://meme-suite.org/meme/doc/sea-output-format.html.
# sea --verbosity 1 --oc sea_out --thresh 0.05 --order 0 --bfile ./background --seed 0 --align center --motif-pseudo 0.01 --m meme_out/meme.xml --m streme_out/streme.xml --m db/motif_databases/HUMAN/HOCOMOCOv11_core_HUMAN_mono_meme_format.meme --p cluster_5_coord_nodup.txt.fa
