## Supplementary material for "The cistrome response to hypoxia in human umbilical vein endothelial cells": Singh--Bass_Supplemental_FILE_S2: sites.tsv

motif_ID	motif_ALT_ID	seq_ID	site_Start	site_End	site_Strand	site_Score	site_Sequence
DSAGKMAG	MEME-1	chr19	18113145	18113152	-	10.61	TGAGGCAG
DSAGKMAG	MEME-1	chr17	62824959	62824966	+	10.43	AGAGGCAG
DSAGKMAG	MEME-1	chr5	171675617	171675624	+	10.43	AGAGGCAG
DSAGKMAG	MEME-1	chr1	86926466	86926473	+	10.12	TCAGGCAG
DSAGKMAG	MEME-1	chr8	92818512	92818519	+	10.12	TCAGGCAG
DSAGKMAG	MEME-1	chr6	13248260	13248267	+	10.12	TCAGGCAG
DSAGKMAG	MEME-1	chr16	23578612	23578619	+	10.04	TGAGGAAG
DSAGKMAG	MEME-1	chr3	38829515	38829522	+	9.93	ACAGGCAG
DSAGKMAG	MEME-1	chr15	73951395	73951402	+	9.89	GCAGGCAG
DSAGKMAG	MEME-1	chr15	73951399	73951406	+	9.89	GCAGGCAG
DSAGKMAG	MEME-1	chr2	69196091	69196098	-	9.86	AGAGGAAG
DSAGKMAG	MEME-1	chr6	18328238	18328245	+	9.86	AGAGGAAG
DSAGKMAG	MEME-1	chr1	6935549	6935556	+	9.82	GGAGGAAG
DSAGKMAG	MEME-1	chr20	53606520	53606527	-	9.45	TGAGTCAG
DSAGKMAG	MEME-1	chr14	37825433	37825440	+	9.45	TGAGTCAG
DSAGKMAG	MEME-1	chr2	26363546	26363553	+	9.45	TGAGTCAG
DSAGKMAG	MEME-1	chr20	23629283	23629290	+	9.45	TGAGTCAG
DSAGKMAG	MEME-1	chr10	92512354	92512361	+	9.36	ACAGGAAG
DSAGKMAG	MEME-1	chr2	28603442	28603449	-	9.36	ACAGGAAG
DSAGKMAG	MEME-1	chr12	123355910	123355917	+	9.32	GCAGGAAG
DSAGKMAG	MEME-1	chr11	61642759	61642766	-	9.32	GCAGGAAG
DSAGKMAG	MEME-1	chr21	37475379	37475386	+	9.32	GCAGGAAG
DSAGKMAG	MEME-1	chr15	80778207	80778214	+	9.32	GCAGGAAG
DSAGKMAG	MEME-1	chr20	25485417	25485424	+	9.32	GCAGGAAG
DSAGKMAG	MEME-1	chr19	39542386	39542393	+	9.05	GGAGACAG
DSAGKMAG	MEME-1	chr15	70566253	70566260	+	8.79	TCAGACAG
DSAGKMAG	MEME-1	chr2	118882813	118882820	+	8.78	AGAGGCAC
DSAGKMAG	MEME-1	chr11	102256371	102256378	+	8.76	TGTGGCAG
DSAGKMAG	MEME-1	chr19	18113128	18113135	+	8.71	TGAGAAAG
DSAGKMAG	MEME-1	chr12	95336650	95336657	+	8.56	GCAGACAG
DSAGKMAG	MEME-1	chr21	37475388	37475395	+	8.52	AGAGAAAG
DSAGKMAG	MEME-1	chr13	30616230	30616237	-	8.52	AGAGAAAG
DSAGKMAG	MEME-1	chr1	155729265	155729272	+	8.51	AGAGGCAA
DSAGKMAG	MEME-1	chr13	112701291	112701298	+	8.48	TCAGGCAC
DSAGKMAG	MEME-1	chr14	53325405	53325412	+	8.39	TCAGTAAG
DSAGKMAG	MEME-1	chr6	5334471	5334478	+	8.39	TCAGTAAG
DSAGKMAG	MEME-1	chr18	8469964	8469971	+	8.37	TGAGGAAT
DSAGKMAG	MEME-1	chr16	85245785	85245792	+	8.27	TCTGGCAG
DSAGKMAG	MEME-1	chr12	27771653	27771660	-	8.22	TCAGAAAG
DSAGKMAG	MEME-1	chr1	71760187	71760194	-	8.18	GGAGGAAC
DSAGKMAG	MEME-1	chr9	98232178	98232185	-	8.16	GCAGTAAG
DSAGKMAG	MEME-1	chr10	70542669	70542676	-	8.14	GGAGGAAT
DSAGKMAG	MEME-1	chr5	159316976	159316983	+	8.08	ACTGGCAG
DSAGKMAG	MEME-1	chr15	80778203	80778210	+	8.08	ACTGGCAG
DSAGKMAG	MEME-1	chr2	222576838	222576845	-	8.04	GCTGGCAG
DSAGKMAG	MEME-1	chr4	142203752	142203759	-	8.04	GCTGGCAG
DSAGKMAG	MEME-1	chr15	62035699	62035706	+	8.02	ACAGGCAA
DSAGKMAG	MEME-1	chr17	55116744	55116751	+	8.00	AGTGGAAG
DSAGKMAG	MEME-1	chr12	123089958	123089965	+	7.99	GCAGAAAG
DSAGKMAG	MEME-1	chr5	151184074	151184081	-	7.90	GGAGGAAA
DSAGKMAG	MEME-1	chr6	13248274	13248281	+	7.90	GGAGGAAA
DSAGKMAG	MEME-1	chr12	116718849	116718856	+	7.87	TCAGGAAT
DSAGKMAG	MEME-1	chr11	28123484	28123491	-	7.81	TGAGTCAC
DSAGKMAG	MEME-1	chr21	26843034	26843041	+	7.81	TGAGTCAC
DSAGKMAG	MEME-1	chr12	12840129	12840136	+	7.81	TGAGTCAC
DSAGKMAG	MEME-1	chr1	77230225	77230232	+	7.81	TGAGTCAC
DSAGKMAG	MEME-1	chr16	58366432	58366439	-	7.77	TGAGTCAT
DSAGKMAG	MEME-1	chr8	67804605	67804612	-	7.77	TGAGTCAT
DSAGKMAG	MEME-1	chr4	112273478	112273485	-	7.77	TGAGTCAT
DSAGKMAG	MEME-1	chr6	104533775	104533782	+	7.77	TGAGTCAT
DSAGKMAG	MEME-1	chr2	234880236	234880243	+	7.77	TGAGTCAT
DSAGKMAG	MEME-1	chr4	173107247	173107254	-	7.68	ACAGGAAT
DSAGKMAG	MEME-1	chr4	142203746	142203753	-	7.62	AGAGTCAC
DSAGKMAG	MEME-1	chr16	58366446	58366453	-	7.60	TGTGTCAG
DSAGKMAG	MEME-1	chr5	172052650	172052657	-	7.54	TGAGTCAA
DSAGKMAG	MEME-1	chrX	63250405	63250412	+	7.45	AGAGACAC
DSAGKMAG	MEME-1	chr5	151184067	151184074	-	7.45	ACAGGAAA
DSAGKMAG	MEME-1	chr21	37475375	37475382	+	7.42	AGAAGCAG
DSAGKMAG	MEME-1	chr19	5773946	5773953	-	7.37	AGAGCCAG
DSAGKMAG	MEME-1	chr15	56932095	56932102	-	7.35	AGAGTCAA
DSAGKMAG	MEME-1	chr10	92512362	92512369	+	7.32	TCAGTCAC
DSAGKMAG	MEME-1	chr11	61642746	61642753	+	7.20	TGAGTAAT
DSAGKMAG	MEME-1	chr12	123355925	123355932	+	7.07	TGAGAAAC
DSAGKMAG	MEME-1	chr2	39523759	39523766	+	7.07	TGAGAAAC
DSAGKMAG	MEME-1	chr5	102815836	102815843	+	7.05	AGAGTAAC
DSAGKMAG	MEME-1	chr1	86926470	86926477	+	7.05	GCAGTCAT
DSAGKMAG	MEME-1	chr15	55435437	55435444	+	7.04	TGAAGAAG
DSAGKMAG	MEME-1	chr17	29241111	29241118	+	7.03	TGAGAAAT
DSAGKMAG	MEME-1	chr5	159316980	159316987	+	6.92	GCAGACAC
DSAGKMAG	MEME-1	chr6	104790054	104790061	+	6.89	GGTGGCAC
DSAGKMAG	MEME-1	chr21	26843043	26843050	-	6.86	TGTGAAAG
DSAGKMAG	MEME-1	chr3	105686507	105686514	+	6.76	GGAGCAAG
DSAGKMAG	MEME-1	chr14	52844745	52844752	-	6.67	AGTGAAAG
DSAGKMAG	MEME-1	chr14	21557836	21557843	+	6.67	AGTGAAAG
DSAGKMAG	MEME-1	chr13	52622484	52622491	+	6.67	AGTGAAAG
DSAGKMAG	MEME-1	chr8	32782055	32782062	-	6.57	GGAGAAAA
DSAGKMAG	MEME-1	chr4	150229740	150229747	+	6.55	TGTGGAAC
DSAGKMAG	MEME-1	chr16	58366437	58366444	+	6.54	TCAGAAAT
DSAGKMAG	MEME-1	chr2	28603433	28603440	-	6.54	TCTGTAAG
DSAGKMAG	MEME-1	chr2	39523776	39523783	-	6.40	ACTGGCAT
DSAGKMAG	MEME-1	chr9	98232189	98232196	+	6.40	ACTGGCAT
DSAGKMAG	MEME-1	chr1	157994969	157994976	+	6.39	ACAGAAAC
DSAGKMAG	MEME-1	chr9	135857715	135857722	-	6.31	GCAGAAAT
DSAGKMAG	MEME-1	chr17	62824946	62824953	-	6.31	GCTGTAAG
DSAGKMAG	MEME-1	chr22	19630087	19630094	-	6.26	GCAGCAAG
DSAGKMAG	MEME-1	chr14	53325388	53325395	-	6.25	GCAGTAAA
DSAGKMAG	MEME-1	chr2	230054319	230054326	+	6.14	GCTGAAAG
DSAGKMAG	MEME-1	chr1	155729251	155729258	+	6.14	GCTGAAAG
DSAGKMAG	MEME-1	chr5	72799853	72799860	-	6.12	ACAGAAAA
DSAGKMAG	MEME-1	chr1	36034939	36034946	+	6.09	AGAAACAG
DSAGKMAG	MEME-1	chr2	39523761	39523768	+	6.09	AGAAACAG
DSAGKMAG	MEME-1	chr15	77160769	77160776	-	6.09	AGAAACAG
DSAGKMAG	MEME-1	chr5	151184071	151184078	-	6.05	GGAAACAG
DSAGKMAG	MEME-1	chr12	32545831	32545838	+	6.05	GGAAACAG
DSAGKMAG	MEME-1	chr6	5334478	5334485	+	6.05	GGAAACAG
#
1-STGASTCAS	STREME-1	chr14	37825432	37825440	+	11.41	GTGAGTCAG
1-STGASTCAS	STREME-1	chr21	26843033	26843041	+	11.41	CTGAGTCAC
1-STGASTCAS	STREME-1	chr12	12840128	12840136	+	11.41	CTGAGTCAC
1-STGASTCAS	STREME-1	chr20	23629282	23629290	+	11.41	GTGAGTCAG
1-STGASTCAS	STREME-1	chr1	77230224	77230232	+	11.41	CTGAGTCAC
1-STGASTCAS	STREME-1	chr16	58366432	58366440	+	10.44	ATGACTCAG
1-STGASTCAS	STREME-1	chr20	53606520	53606528	+	10.44	CTGACTCAT
1-STGASTCAS	STREME-1	chr4	112273478	112273486	+	10.44	ATGACTCAG
1-STGASTCAS	STREME-1	chr2	26363545	26363553	+	10.44	ATGAGTCAG
1-STGASTCAS	STREME-1	chr19	18113145	18113153	+	10.23	CTGCCTCAC
1-STGASTCAS	STREME-1	chr6	104533774	104533782	+	9.75	GTGAGTCAT
1-STGASTCAS	STREME-1	chr11	28123484	28123492	+	9.75	GTGACTCAT
1-STGASTCAS	STREME-1	chr5	172052650	172052658	+	9.34	TTGACTCAC
1-STGASTCAS	STREME-1	chr4	142203746	142203754	+	9.30	GTGACTCTG
1-STGASTCAS	STREME-1	chr9	98232182	98232190	+	9.05	CTGCCGCAC
1-STGASTCAS	STREME-1	chr8	67804605	67804613	+	8.78	ATGACTCAT
1-STGASTCAS	STREME-1	chr2	234880235	234880243	+	8.78	ATGAGTCAT
1-STGASTCAS	STREME-1	chr16	58366446	58366454	+	8.14	CTGACACAA
1-STGASTCAS	STREME-1	chr15	56932095	56932103	+	7.92	TTGACTCTG
1-STGASTCAS	STREME-1	chr1	179664134	179664142	+	7.86	GTGACACAT
1-STGASTCAS	STREME-1	chr1	86926465	86926473	+	7.83	CTCAGGCAG
1-STGASTCAS	STREME-1	chr8	92818511	92818519	+	7.83	CTCAGGCAG
1-STGASTCAS	STREME-1	chr6	13248259	13248267	+	7.83	CTCAGGCAG
1-STGASTCAS	STREME-1	chr10	92512361	92512369	+	7.62	GTCAGTCAC
1-STGASTCAS	STREME-1	chr22	29040870	29040878	+	7.48	GTGGGCCAG
1-STGASTCAS	STREME-1	chr8	80091757	80091765	+	7.33	CAGAGCCAC
1-STGASTCAS	STREME-1	chr15	73951383	73951391	+	7.33	GTGACCCTG
1-STGASTCAS	STREME-1	chr13	112701290	112701298	+	7.14	CTCAGGCAC
1-STGASTCAS	STREME-1	chr15	70566252	70566260	+	7.12	CTCAGACAG
1-STGASTCAS	STREME-1	chr1	86926461	86926469	+	7.12	CTCTCTCAG
1-STGASTCAS	STREME-1	chr11	102256370	102256378	+	6.96	TTGTGGCAG
1-STGASTCAS	STREME-1	chr12	123089953	123089961	+	6.94	GAGCCGCAG
1-STGASTCAS	STREME-1	chr17	62824958	62824966	+	6.74	TAGAGGCAG
1-STGASTCAS	STREME-1	chr5	171675616	171675624	+	6.74	TAGAGGCAG
1-STGASTCAS	STREME-1	chrX	63250404	63250412	+	6.72	GAGAGACAC
1-STGASTCAS	STREME-1	chr20	23629288	23629296	+	6.70	CAGACGCTG
1-STGASTCAS	STREME-1	chr8	32782046	32782054	+	6.59	ATGGCACAG
1-STGASTCAS	STREME-1	chr19	5773946	5773954	+	6.37	CTGGCTCTT
1-STGASTCAS	STREME-1	chr12	95336638	95336646	+	6.35	GTCACCCAG
1-STGASTCAS	STREME-1	chr9	42268855	42268863	+	6.23	GAGCCACAG
1-STGASTCAS	STREME-1	chr13	112701292	112701300	+	6.14	CAGGCACAG
1-STGASTCAS	STREME-1	chr10	63588614	63588622	+	6.14	CAGGCACAG
1-STGASTCAS	STREME-1	chr2	118882812	118882820	+	6.05	TAGAGGCAC
1-STGASTCAS	STREME-1	chr4	176790110	176790118	+	5.97	GTGTGACAT
1-STGASTCAS	STREME-1	chr13	112701286	112701294	+	5.95	TAGGCTCAG
1-STGASTCAS	STREME-1	chr18	8469975	8469983	+	5.95	TTGGCTCTG
1-STGASTCAS	STREME-1	chr16	85245784	85245792	+	5.94	CTCTGGCAG
1-STGASTCAS	STREME-1	chr1	6935544	6935552	+	5.75	TTGAGGGAG
1-STGASTCAS	STREME-1	chr12	27771657	27771665	+	5.75	CTGAGGGAA
1-STGASTCAS	STREME-1	chr6	104790055	104790063	+	5.48	GTGGCACAA
1-STGASTCAS	STREME-1	chr4	38856889	38856897	+	5.41	TTGGCCCAC
1-STGASTCAS	STREME-1	chr5	159316981	159316989	+	5.30	CAGACACTC
1-STGASTCAS	STREME-1	chr8	66968191	66968199	+	5.26	GAGGGTCAA
1-STGASTCAS	STREME-1	chr1	157994964	157994972	+	5.23	CTCTCACAG
1-STGASTCAS	STREME-1	chr9	70229795	70229803	+	5.19	CAGCGCCAT
1-STGASTCAS	STREME-1	chr4	142203750	142203758	+	5.15	CTCTGCCAG
1-STGASTCAS	STREME-1	chr1	155729264	155729272	+	5.08	AAGAGGCAA
1-STGASTCAS	STREME-1	chr17	62824964	62824972	+	4.82	CAGAGTGAA
1-STGASTCAS	STREME-1	chr1	179664149	179664157	+	4.78	CAGACTGTG
1-STGASTCAS	STREME-1	chr9	16257763	16257771	+	4.77	TAGGGGCAG
1-STGASTCAS	STREME-1	chr2	118882814	118882822	+	4.75	GAGGCACAC
1-STGASTCAS	STREME-1	chr21	26843037	26843045	+	4.54	GTCACTCTT
1-STGASTCAS	STREME-1	chr12	32545839	32545847	+	4.51	TTGGCACAT
1-STGASTCAS	STREME-1	chr5	159316977	159316985	+	4.46	CTGGCAGAC
1-STGASTCAS	STREME-1	chr2	9766676	9766684	+	4.29	TTGACCCTT
1-STGASTCAS	STREME-1	chr10	92512363	92512371	+	4.14	CAGTCACAA
1-STGASTCAS	STREME-1	chr12	12840124	12840132	+	4.04	GTCCCTGAG
1-STGASTCAS	STREME-1	chr2	234880225	234880233	+	4.02	CTCAGAGAG
1-STGASTCAS	STREME-1	chr6	37203076	37203084	+	3.99	CAGGGCCAA
1-STGASTCAS	STREME-1	chr6	104533761	104533769	+	3.99	TAGGGCCAG
1-STGASTCAS	STREME-1	chr1	179664132	179664140	+	3.86	AAGTGACAC
1-STGASTCAS	STREME-1	chr15	80778202	80778210	+	3.83	CACTGGCAG
1-STGASTCAS	STREME-1	chr10	70542680	70542688	+	3.78	AAGGGACAC
1-STGASTCAS	STREME-1	chr3	38829514	38829522	+	3.64	TACAGGCAG
1-STGASTCAS	STREME-1	chr15	62035698	62035706	+	3.64	CACAGGCAA
1-STGASTCAS	STREME-1	chr3	105686502	105686510	+	3.64	TAGAGGGAG
#
MAFB_HUMAN.H11MO.0.B		chr20	53606518	53606528	+	14.12	TGCTGACTCAT
MAFB_HUMAN.H11MO.0.B		chr16	58366444	58366454	+	12.75	TGCTGACACAA
MAFB_HUMAN.H11MO.0.B		chr15	70566252	70566262	-	10.93	TGCTGTCTGAG
MAFB_HUMAN.H11MO.0.B		chr12	19316578	19316588	-	10.70	TGCTGACATTA
MAFB_HUMAN.H11MO.0.B		chr14	37825432	37825442	-	10.29	AGCTGACTCAC
MAFB_HUMAN.H11MO.0.B		chr1	155729250	155729260	+	10.17	TGCTGAAAGAG
MAFB_HUMAN.H11MO.0.B		chr16	58366432	58366442	-	8.68	TTCTGAGTCAT
MAFB_HUMAN.H11MO.0.B		chr4	142203744	142203754	+	8.42	TGGTGACTCTG
MAFB_HUMAN.H11MO.0.B		chr11	28123482	28123492	+	8.19	TGGTGACTCAT
MAFB_HUMAN.H11MO.0.B		chr2	191172233	191172243	+	7.76	TGCTTATTCAC
MAFB_HUMAN.H11MO.0.B		chr10	63588623	63588633	-	7.74	TGATGAATCAT
MAFB_HUMAN.H11MO.0.B		chr13	24020344	24020354	+	7.72	TGCTGTGTACA
MAFB_HUMAN.H11MO.0.B		chr6	13248257	13248267	+	7.21	TGCTCAGGCAG
MAFB_HUMAN.H11MO.0.B		chr11	61642743	61642753	+	7.13	TTCTGAGTAAT
MAFB_HUMAN.H11MO.0.B		chr2	222576841	222576851	-	7.07	TGATGAGCTGG
MAFB_HUMAN.H11MO.0.B		chr8	67804603	67804613	+	7.03	AGATGACTCAT
MAFB_HUMAN.H11MO.0.B		chr9	98232176	98232186	+	7.02	TGCTTACTGCC
MAFB_HUMAN.H11MO.0.B		chr6	37203081	37203091	-	6.79	TGCAGTCTTGG
MAFB_HUMAN.H11MO.0.B		chr15	56932095	56932105	-	6.21	TCCAGAGTCAA
MAFB_HUMAN.H11MO.0.B		chr9	135857720	135857730	+	6.19	TGCAGAGAAGA
MAFB_HUMAN.H11MO.0.B		chr20	40493274	40493284	+	6.10	TGCTGGAGCTG
MAFB_HUMAN.H11MO.0.B		chr8	67804605	67804615	-	6.08	GGATGAGTCAT
MAFB_HUMAN.H11MO.0.B		chr6	13248259	13248269	-	6.07	AGCTGCCTGAG
MAFB_HUMAN.H11MO.0.B		chr13	112701292	112701302	-	6.04	AGCTGTGCCTG
MAFB_HUMAN.H11MO.0.B		chr9	4424954	4424964	+	5.84	GGCTGAAACTT
MAFB_HUMAN.H11MO.0.B		chr4	142203750	142203760	-	5.83	AGCTGGCAGAG
MAFB_HUMAN.H11MO.0.B		chr4	142203746	142203756	-	5.83	GGCAGAGTCAC
MAFB_HUMAN.H11MO.0.B		chr2	44283660	44283670	+	5.72	TGCTTTTTTAG
MAFB_HUMAN.H11MO.0.B		chr19	42325406	42325416	+	5.71	TGCTGCGCATG
MAFB_HUMAN.H11MO.0.B		chr11	28123484	28123494	-	5.70	AGATGAGTCAC
MAFB_HUMAN.H11MO.0.B		chr9	135857713	135857723	-	5.63	TGCAGAAATCG
MAFB_HUMAN.H11MO.0.B		chr18	49669095	49669105	-	5.61	GGCTGAGCACA
MAFB_HUMAN.H11MO.0.B		chr8	32782060	32782070	+	5.59	TCCTGGCTTAA
MAFB_HUMAN.H11MO.0.B		chr18	49669076	49669086	-	5.57	TGCAGAGCACA
MAFB_HUMAN.H11MO.0.B		chr19	5773944	5773954	+	5.50	TCCTGGCTCTT
MAFB_HUMAN.H11MO.0.B		chr3	195549127	195549137	+	5.40	TGCTGGAAAGG
MAFB_HUMAN.H11MO.0.B		chr17	62824962	62824972	+	5.35	GGCAGAGTGAA
MAFB_HUMAN.H11MO.0.B		chr6	5334470	5334480	-	5.22	TCCTTACTGAT
MAFB_HUMAN.H11MO.0.B		chr22	19630089	19630099	+	5.14	TGCTGCCCTCT
MAFB_HUMAN.H11MO.0.B		chr12	27771655	27771665	+	5.11	TTCTGAGGGAA
MAFB_HUMAN.H11MO.0.B		chr10	63588621	63588631	+	5.01	AGATGATTCAT
MAFB_HUMAN.H11MO.0.B		chr1	84698836	84698846	+	5.01	AGATGATTCAT
MAFB_HUMAN.H11MO.0.B		chr2	222576836	222576846	+	5.00	TGCTGCCAGCT
MAFB_HUMAN.H11MO.0.B		chr15	77160767	77160777	+	5.00	AGCTGTTTCTT
MAFB_HUMAN.H11MO.0.B		chr19	18113143	18113153	+	4.99	GGCTGCCTCAC
MAFB_HUMAN.H11MO.0.B		chr20	23629282	23629292	-	4.94	GTCTGACTCAC
MAFB_HUMAN.H11MO.0.B		chr18	55856514	55856524	+	4.90	TCCTGATTTCC
MAFB_HUMAN.H11MO.0.B		chr2	24921357	24921367	-	4.89	GGCTGAAGGTG
MAFB_HUMAN.H11MO.0.B		chr8	80091757	80091767	-	4.79	TGGTGGCTCTG
MAFB_HUMAN.H11MO.0.B		chr1	179664147	179664157	+	4.54	TTCAGACTGTG
MAFB_HUMAN.H11MO.0.B		chr1	86926461	86926471	-	4.53	GCCTGAGAGAG
MAFB_HUMAN.H11MO.0.B		chr2	230054318	230054328	+	4.51	AGCTGAAAGCT
MAFB_HUMAN.H11MO.0.B		chr12	95336649	95336659	-	4.47	AGCTGTCTGCC
MAFB_HUMAN.H11MO.0.B		chr9	16257775	16257785	-	4.38	AGCTGTGCAAA
MAFB_HUMAN.H11MO.0.B		chr3	38829518	38829528	+	4.28	GGCAGACCTCG
MAFB_HUMAN.H11MO.0.B		chr21	37475372	37475382	+	4.20	AGCAGAAGCAG
MAFB_HUMAN.H11MO.0.B		chr1	36034938	36034948	-	4.16	TCCTGTTTCTA
MAFB_HUMAN.H11MO.0.B		chr1	84698822	84698832	+	4.08	TGCTGCATTTC
MAFB_HUMAN.H11MO.0.B		chr9	42268842	42268852	-	4.05	AGCTTTCCCAG
MAFB_HUMAN.H11MO.0.B		chr1	157994964	157994974	-	4.00	TTCTGTGAGAG
MAFB_HUMAN.H11MO.0.B		chr20	23629280	23629290	+	3.98	TTGTGAGTCAG
MAFB_HUMAN.H11MO.0.B		chr18	49669083	49669093	+	3.96	TGCAGCCAAAG
MAFB_HUMAN.H11MO.0.B		chr21	26843031	26843041	+	3.96	CCCTGAGTCAC
MAFB_HUMAN.H11MO.0.B		chr12	12840126	12840136	+	3.96	CCCTGAGTCAC
MAFB_HUMAN.H11MO.0.B		chr12	95336656	95336666	+	3.95	AGCTGGGCAGG
MAFB_HUMAN.H11MO.0.B		chr12	27771651	27771661	+	3.93	GGCTTTCTGAG
MAFB_HUMAN.H11MO.0.B		chr12	12840118	12840128	+	3.92	TCCAGAGTCCC
MAFB_HUMAN.H11MO.0.B		chr5	159316979	159316989	+	3.86	GGCAGACACTC
MAFB_HUMAN.H11MO.0.B		chr1	51866878	51866888	+	3.86	GGCAGAGAAGG
MAFB_HUMAN.H11MO.0.B		chr4	112273478	112273488	-	3.81	CTCTGAGTCAT
MAFB_HUMAN.H11MO.0.B		chr5	151184069	151184079	+	3.68	TCCTGTTTCCT
MAFB_HUMAN.H11MO.0.B		chr15	69082782	69082792	+	3.67	ATCTGACCTTG
MAFB_HUMAN.H11MO.0.B		chr20	25485410	25485420	+	3.61	TGCAGGAGCAG
MAFB_HUMAN.H11MO.0.B		chr13	112701286	112701296	-	3.55	GCCTGAGCCTA
MAFB_HUMAN.H11MO.0.B		chr17	8687900	8687910	-	3.51	TCCAGAATCAC
MAFB_HUMAN.H11MO.0.B		chr18	49669092	49669102	+	3.50	AGCTGTGCTCA
MAFB_HUMAN.H11MO.0.B		chr6	5334463	5334473	-	3.49	TGATGAACATT
MAFB_HUMAN.H11MO.0.B		chr21	37475374	37475384	-	3.47	TCCTGCTTCTG
MAFB_HUMAN.H11MO.0.B		chr2	118882816	118882826	-	3.47	TGCAGTGTGCC
MAFB_HUMAN.H11MO.0.B		chr19	5773926	5773936	-	3.41	TGCTGGTGGCT
MAFB_HUMAN.H11MO.0.B		chr10	63588630	63588640	-	3.35	TGATCACTGAT
MAFB_HUMAN.H11MO.0.B		chr6	37203068	37203078	+	3.35	TCTTGATTCAG
MAFB_HUMAN.H11MO.0.B		chr17	29241103	29241113	+	3.33	TGCAGTATTGA
MAFB_HUMAN.H11MO.0.B		chr17	34361700	34361710	-	3.26	AGATGACAGTA
MAFB_HUMAN.H11MO.0.B		chr8	92818509	92818519	+	3.23	TCCTCAGGCAG
MAFB_HUMAN.H11MO.0.B		chr17	15828888	15828898	-	3.20	AGCTGTGAACA
MAFB_HUMAN.H11MO.0.B		chr15	98915854	98915864	+	3.19	TTCTTATCCAG
MAFB_HUMAN.H11MO.0.B		chr2	230054311	230054321	-	3.18	AGCTTAATTTT
MAFB_HUMAN.H11MO.0.B		chr5	172052643	172052653	+	3.10	GGCTGGTTTGA
MAFB_HUMAN.H11MO.0.B		chr6	37203070	37203080	-	3.06	CCCTGAATCAA
MAFB_HUMAN.H11MO.0.B		chr1	77230222	77230232	+	3.02	CTCTGAGTCAC
MAFB_HUMAN.H11MO.0.B		chr3	105686502	105686512	-	3.01	TGCTCCCTCTA
MAFB_HUMAN.H11MO.0.B		chr6	108893528	108893538	-	3.01	TGCTTGGATTA
MAFB_HUMAN.H11MO.0.B		chr6	104533761	104533771	-	2.97	TTCTGGCCCTA
MAFB_HUMAN.H11MO.0.B		chr15	70566248	70566258	-	2.96	GTCTGAGTGGA
MAFB_HUMAN.H11MO.0.B		chr16	85245790	85245800	-	2.93	TCCTGGAACTG
MAFB_HUMAN.H11MO.0.B		chr12	95336638	95336648	-	2.92	CGCTGGGTGAC
MAFB_HUMAN.H11MO.0.B		chr4	112273476	112273486	+	2.92	GTATGACTCAG
MAFB_HUMAN.H11MO.0.B		chr18	8469971	8469981	+	2.91	TGCTTTGGCTC
MAFB_HUMAN.H11MO.0.B		chr9	16257780	16257790	-	2.85	TGCATAGCTGT
MAFB_HUMAN.H11MO.0.B		chr22	23315748	23315758	+	2.76	ACCTGAGGGCG
MAFB_HUMAN.H11MO.0.B		chr8	67804591	67804601	+	2.72	TGCACACTATT
MAFB_HUMAN.H11MO.0.B		chr5	72799855	72799865	+	2.71	TTCTGTGAAAA
MAFB_HUMAN.H11MO.0.B		chr5	72799861	72799871	-	2.68	AGCTTATTTTC
MAFB_HUMAN.H11MO.0.B		chr19	5773939	5773949	+	2.68	TGGTGTCCTGG
MAFB_HUMAN.H11MO.0.B		chr15	73951398	73951408	-	2.64	AGCTGCCTGCC
MAFB_HUMAN.H11MO.0.B		chr12	116718844	116718854	-	2.64	TCCTGATGGTC
MAFB_HUMAN.H11MO.0.B		chr15	80778202	80778212	-	2.63	TCCTGCCAGTG
MAFB_HUMAN.H11MO.0.B		chr15	77160784	77160794	-	2.61	TGAAGAGATTA
MAFB_HUMAN.H11MO.0.B		chr8	92818507	92818517	-	2.58	GCCTGAGGAGG
MAFB_HUMAN.H11MO.0.B		chr13	30616228	30616238	+	2.54	TCCTTTCTCTT
MAFB_HUMAN.H11MO.0.B		chr6	104790059	104790069	-	2.49	TTCTTATTGTG
MAFB_HUMAN.H11MO.0.B		chr15	62035703	62035713	-	2.40	GTCTGAGTTGC
MAFB_HUMAN.H11MO.0.B		chr20	53606520	53606530	-	2.39	GTATGAGTCAG
MAFB_HUMAN.H11MO.0.B		chr2	9766674	9766684	+	2.37	AGTTGACCCTT
MAFB_HUMAN.H11MO.0.B		chr5	172052652	172052662	-	2.37	TGCAGTGAGTC
MAFB_HUMAN.H11MO.0.B		chr12	123355922	123355932	+	2.35	TACTGAGAAAC
MAFB_HUMAN.H11MO.0.B		chr20	25485419	25485429	-	2.33	TGCAGCTTCCT
MAFB_HUMAN.H11MO.0.B		chr13	52622483	52622493	-	2.30	TCCTTTCACTG
MAFB_HUMAN.H11MO.0.B		chr20	40493280	40493290	+	2.28	AGCTGTTAGGA
MAFB_HUMAN.H11MO.0.B		chr9	16257770	16257780	-	2.17	TGCAAAGCCCT
MAFB_HUMAN.H11MO.0.B		chr19	5773933	5773943	+	2.11	AGCAGATGGTG
MAFB_HUMAN.H11MO.0.B		chr4	112273465	112273475	-	2.10	TGCTTGGGTTT
MAFB_HUMAN.H11MO.0.B		chr11	89463551	89463561	+	2.07	TGCTTGATATT
MAFB_HUMAN.H11MO.0.B		chr9	16257777	16257787	+	2.03	TGCACAGCTAT
MAFB_HUMAN.H11MO.0.B		chr12	123089957	123089967	-	2.02	TCCTTTCTGCG
MAFB_HUMAN.H11MO.0.B		chr2	26363554	26363564	+	2.01	TGATTATCTTG
MAFB_HUMAN.H11MO.0.B		chr4	38856887	38856897	+	1.99	TGTTGGCCCAC
MAFB_HUMAN.H11MO.0.B		chr4	173107249	173107259	+	1.97	TCCTGTAAATG
MAFB_HUMAN.H11MO.0.B		chr4	38856893	38856903	-	1.93	TCCAGTGTGGG
MAFB_HUMAN.H11MO.0.B		chr12	116718841	116718851	-	1.92	TGATGGTCTTG
MAFB_HUMAN.H11MO.0.B		chr1	155729252	155729262	-	1.91	AGCTCTTTCAG
MAFB_HUMAN.H11MO.0.B		chr5	102815822	102815832	+	1.91	TGTTGAAAGTT
MAFB_HUMAN.H11MO.0.B		chr18	49669085	49669095	-	1.91	AGCTTTGGCTG
MAFB_HUMAN.H11MO.0.B		chr4	176790119	176790129	-	1.88	TGCTATGAAAC
MAFB_HUMAN.H11MO.0.B		chr15	56932102	56932112	+	1.88	TGGAGACTTGC
MAFB_HUMAN.H11MO.0.B		chr2	26363545	26363555	-	1.84	CACTGACTCAT
MAFB_HUMAN.H11MO.0.B		chr19	39542385	39542395	-	1.83	ATCTGTCTCCA
MAFB_HUMAN.H11MO.0.B		chr20	25485412	25485422	-	1.78	TCCTGCTCCTG
MAFB_HUMAN.H11MO.0.B		chr4	173107251	173107261	-	1.76	TGCATTTACAG
MAFB_HUMAN.H11MO.0.B		chr6	13248266	13248276	-	1.73	TCCTGGGAGCT
MAFB_HUMAN.H11MO.0.B		chr13	105437323	105437333	+	1.72	TGCTCTGATGT
MAFB_HUMAN.H11MO.0.B		chr13	112701288	112701298	+	1.71	GGCTCAGGCAC
MAFB_HUMAN.H11MO.0.B		chr4	176790123	176790133	-	1.65	TCCTTGCTATG
MAFB_HUMAN.H11MO.0.B		chr6	124854494	124854504	+	1.65	TTATGATACAT
MAFB_HUMAN.H11MO.0.B		chr16	85245788	85245798	+	1.63	GGCAGTTCCAG
MAFB_HUMAN.H11MO.0.B		chr20	23629299	23629309	+	1.63	CGCTGGCCTCA
MAFB_HUMAN.H11MO.0.B		chr1	36034930	36034940	+	1.57	ACATGACCTAG
MAFB_HUMAN.H11MO.0.B		chr6	13703630	13703640	-	1.51	GCCTGGCTAAT
MAFB_HUMAN.H11MO.0.B		chr17	8687912	8687922	-	1.48	AGCAGGGTTTA
MAFB_HUMAN.H11MO.0.B		chr17	8687898	8687908	+	1.47	TTGTGATTCTG
MAFB_HUMAN.H11MO.0.B		chr6	104790043	104790053	-	1.43	TCCTGGAAGAA
MAFB_HUMAN.H11MO.0.B		chr3	195549112	195549122	-	1.39	AGCTGCTAATG
MAFB_HUMAN.H11MO.0.B		chr2	222576847	222576857	-	1.39	TGATGTTGATG
MAFB_HUMAN.H11MO.0.B		chr6	13703619	13703629	-	1.38	TGCTATGATTC
MAFB_HUMAN.H11MO.0.B		chr8	67804593	67804603	-	1.34	TGAATAGTGTG
MAFB_HUMAN.H11MO.0.B		chr9	70229795	70229805	-	1.34	AGATGGCGCTG
MAFB_HUMAN.H11MO.0.B		chr5	159316981	159316991	-	1.33	TGGAGTGTCTG
MAFB_HUMAN.H11MO.0.B		chr19	18113127	18113137	-	1.33	GCCTTTCTCAG
MAFB_HUMAN.H11MO.0.B		chr21	26843043	26843053	-	1.32	GCCTGTGAAAG
MAFB_HUMAN.H11MO.0.B		chr8	67804596	67804606	-	1.31	ATCTGAATAGT
MAFB_HUMAN.H11MO.0.B		chr8	32782044	32782054	+	1.27	TTATGGCACAG
MAFB_HUMAN.H11MO.0.B		chr13	52622481	52622491	+	1.27	TCCAGTGAAAG
MAFB_HUMAN.H11MO.0.B		chr19	18113139	18113149	-	1.25	GGCAGCCTTAT
MAFB_HUMAN.H11MO.0.B		chr14	53325400	53325410	-	1.18	TACTGAAGCTA
MAFB_HUMAN.H11MO.0.B		chr20	23629292	23629302	+	1.17	CGCTGGCCGCT
MAFB_HUMAN.H11MO.0.B		chr3	38829510	38829520	-	1.16	GCCTGTATGAG
MAFB_HUMAN.H11MO.0.B		chr2	234880233	234880243	+	1.16	GTATGAGTCAT
MAFB_HUMAN.H11MO.0.B		chr16	85245782	85245792	+	1.12	AGCTCTGGCAG
MAFB_HUMAN.H11MO.0.B		chr10	63588614	63588624	-	1.12	ATCTGTGCCTG
MAFB_HUMAN.H11MO.0.B		chr14	21557825	21557835	-	1.10	TGTTAATTGAG
MAFB_HUMAN.H11MO.0.B		chr10	92512361	92512371	-	1.09	TTGTGACTGAC
MAFB_HUMAN.H11MO.0.B		chr9	4424943	4424953	-	1.05	TGTTTACATTT
MAFB_HUMAN.H11MO.0.B		chr6	13703626	13703636	-	1.02	GGCTAATTGCT
MAFB_HUMAN.H11MO.0.B		chr7	25091301	25091311	+	1.00	TTCTGTGCACT
MAFB_HUMAN.H11MO.0.B		chr5	72799868	72799878	+	0.97	AGCTTTCATTT
MAFB_HUMAN.H11MO.0.B		chr2	28603431	28603441	-	0.97	TTCTGTAAGAT
MAFB_HUMAN.H11MO.0.B		chr11	102256374	102256384	+	0.97	GGCAGGGGCGG
MAFB_HUMAN.H11MO.0.B		chr11	111665976	111665986	+	0.94	TGGAGAGTTCC
MAFB_HUMAN.H11MO.0.B		chr15	73951387	73951397	+	0.93	CCCTGACCGCA
MAFB_HUMAN.H11MO.0.B		chr12	27771661	27771671	-	0.85	TGTTGTTTCCC
MAFB_HUMAN.H11MO.0.B		chr18	8469961	8469971	+	0.85	CGATGAGGAAT
MAFB_HUMAN.H11MO.0.B		chr20	25485409	25485419	-	0.84	TGCTCCTGCAG
MAFB_HUMAN.H11MO.0.B		chr17	8687904	8687914	+	0.84	TTCTGGAATAA
MAFB_HUMAN.H11MO.0.B		chr5	171675632	171675642	+	0.83	AGATGGAACAG
MAFB_HUMAN.H11MO.0.B		chr7	25091299	25091309	-	0.82	TGCACAGAATA
MAFB_HUMAN.H11MO.0.B		chr9	70229784	70229794	+	0.81	TTGTGAGTTTA
MAFB_HUMAN.H11MO.0.B		chr12	123355920	123355930	-	0.78	TTCTCAGTATT
MAFB_HUMAN.H11MO.0.B		chr17	15828873	15828883	-	0.77	CCCTGAAGCAA
MAFB_HUMAN.H11MO.0.B		chr22	19630102	19630112	+	0.77	TGGAGAGATGA
MAFB_HUMAN.H11MO.0.B		chr3	105686488	105686498	+	0.71	TGCAGCACCTT
MAFB_HUMAN.H11MO.0.B		chr6	157677403	157677413	-	0.67	GGCAGATGGAC
MAFB_HUMAN.H11MO.0.B		chr13	48495270	48495280	-	0.66	GGGTGATTTTT
MAFB_HUMAN.H11MO.0.B		chr1	157994962	157994972	+	0.63	CGCTCTCACAG
MAFB_HUMAN.H11MO.0.B		chr15	80778191	80778201	+	0.58	TTCTCAGAGAA
MAFB_HUMAN.H11MO.0.B		chr8	80091755	80091765	+	0.58	ACCAGAGCCAC
MAFB_HUMAN.H11MO.0.B		chr10	63588624	63588634	+	0.57	TGATTCATCAG
MAFB_HUMAN.H11MO.0.B		chr2	39523766	39523776	-	0.55	TTCAAAGTCTG
MAFB_HUMAN.H11MO.0.B		chr10	70542670	70542680	-	0.55	TGATGGAGGAA
#
FOSL1_HUMAN.H11MO.0.A		chr8	67804604	67804615	-	17.15	GGATGAGTCATC
FOSL1_HUMAN.H11MO.0.A		chr11	28123483	28123494	-	16.14	AGATGAGTCACC
FOSL1_HUMAN.H11MO.0.A		chr6	104533772	104533783	+	15.51	GTGTGAGTCATC
FOSL1_HUMAN.H11MO.0.A		chr20	53606519	53606530	-	14.80	GTATGAGTCAGC
FOSL1_HUMAN.H11MO.0.A		chr2	234880233	234880244	+	14.79	GTATGAGTCATT
FOSL1_HUMAN.H11MO.0.A		chr14	37825430	37825441	+	14.06	AAGTGAGTCAGC
FOSL1_HUMAN.H11MO.0.A		chr21	26843031	26843042	+	13.79	CCCTGAGTCACT
FOSL1_HUMAN.H11MO.0.A		chr12	12840126	12840137	+	13.79	CCCTGAGTCACT
FOSL1_HUMAN.H11MO.0.A		chr1	77230222	77230233	+	13.57	CTCTGAGTCACT
FOSL1_HUMAN.H11MO.0.A		chr4	112273477	112273488	-	13.11	CTCTGAGTCATA
FOSL1_HUMAN.H11MO.0.A		chr10	63588622	63588633	-	12.09	TGATGAATCATC
FOSL1_HUMAN.H11MO.0.A		chr20	23629280	23629291	+	12.03	TTGTGAGTCAGA
FOSL1_HUMAN.H11MO.0.A		chr1	84698837	84698848	-	11.60	AAATGAATCATC
FOSL1_HUMAN.H11MO.0.A		chr5	172052649	172052660	-	9.88	CAGTGAGTCAAA
#
FOSL2_HUMAN.H11MO.0.A		chr8	67804604	67804615	-	17.68	GGATGAGTCATC
FOSL2_HUMAN.H11MO.0.A		chr11	28123483	28123494	-	16.20	AGATGAGTCACC
FOSL2_HUMAN.H11MO.0.A		chr6	104533772	104533783	+	15.96	GTGTGAGTCATC
FOSL2_HUMAN.H11MO.0.A		chr2	234880233	234880244	+	15.72	GTATGAGTCATT
FOSL2_HUMAN.H11MO.0.A		chr20	53606519	53606530	-	14.60	GTATGAGTCAGC
FOSL2_HUMAN.H11MO.0.A		chr10	63588622	63588633	-	13.37	TGATGAATCATC
FOSL2_HUMAN.H11MO.0.A		chr14	37825430	37825441	+	13.33	AAGTGAGTCAGC
FOSL2_HUMAN.H11MO.0.A		chr1	77230222	77230233	+	13.03	CTCTGAGTCACT
FOSL2_HUMAN.H11MO.0.A		chr4	112273477	112273488	-	12.98	CTCTGAGTCATA
FOSL2_HUMAN.H11MO.0.A		chr21	26843031	26843042	+	12.71	CCCTGAGTCACT
FOSL2_HUMAN.H11MO.0.A		chr12	12840126	12840137	+	12.71	CCCTGAGTCACT
FOSL2_HUMAN.H11MO.0.A		chr1	84698837	84698848	-	12.34	AAATGAATCATC
FOSL2_HUMAN.H11MO.0.A		chr20	23629280	23629291	+	12.09	TTGTGAGTCAGA
FOSL2_HUMAN.H11MO.0.A		chr5	172052649	172052660	-	9.97	CAGTGAGTCAAA
#
FOSB_HUMAN.H11MO.0.A		chr11	28123484	28123492	-	13.97	ATGAGTCAC
FOSB_HUMAN.H11MO.0.A		chr8	67804605	67804613	-	13.85	ATGAGTCAT
FOSB_HUMAN.H11MO.0.A		chr2	234880235	234880243	+	13.85	ATGAGTCAT
FOSB_HUMAN.H11MO.0.A		chr6	104533774	104533782	+	13.62	GTGAGTCAT
FOSB_HUMAN.H11MO.0.A		chr20	53606520	53606528	-	13.45	ATGAGTCAG
FOSB_HUMAN.H11MO.0.A		chr2	26363545	26363553	+	13.45	ATGAGTCAG
FOSB_HUMAN.H11MO.0.A		chr21	26843033	26843041	+	13.23	CTGAGTCAC
FOSB_HUMAN.H11MO.0.A		chr12	12840128	12840136	+	13.23	CTGAGTCAC
FOSB_HUMAN.H11MO.0.A		chr1	77230224	77230232	+	13.23	CTGAGTCAC
FOSB_HUMAN.H11MO.0.A		chr14	37825432	37825440	+	13.21	GTGAGTCAG
FOSB_HUMAN.H11MO.0.A		chr20	23629282	23629290	+	13.21	GTGAGTCAG
FOSB_HUMAN.H11MO.0.A		chr16	58366432	58366440	-	13.12	CTGAGTCAT
FOSB_HUMAN.H11MO.0.A		chr4	112273478	112273486	-	13.12	CTGAGTCAT
FOSB_HUMAN.H11MO.0.A		chr10	63588623	63588631	-	11.62	ATGAATCAT
FOSB_HUMAN.H11MO.0.A		chr1	84698838	84698846	-	11.62	ATGAATCAT
FOSB_HUMAN.H11MO.0.A		chr5	172052650	172052658	-	11.27	GTGAGTCAA
FOSB_HUMAN.H11MO.0.A		chr19	18113145	18113153	-	10.49	GTGAGGCAG
FOSB_HUMAN.H11MO.0.A		chr1	179664134	179664142	-	10.37	ATGTGTCAC
FOSB_HUMAN.H11MO.0.A		chr11	61642745	61642753	+	8.78	CTGAGTAAT
FOSB_HUMAN.H11MO.0.A		chr6	37203070	37203078	-	8.53	CTGAATCAA
FOSB_HUMAN.H11MO.0.A		chr6	124854496	124854504	-	8.02	ATGTATCAT
FOSB_HUMAN.H11MO.0.A		chr10	92512361	92512369	+	7.70	GTCAGTCAC
FOSB_HUMAN.H11MO.0.A		chr16	58366446	58366454	-	7.61	TTGTGTCAG
FOSB_HUMAN.H11MO.0.A		chr18	8469963	8469971	+	6.79	ATGAGGAAT
FOSB_HUMAN.H11MO.0.A		chr2	191172235	191172243	-	6.64	GTGAATAAG
FOSB_HUMAN.H11MO.0.A		chr4	142203746	142203754	-	6.62	CAGAGTCAC
FOSB_HUMAN.H11MO.0.A		chr16	23578611	23578619	+	6.38	ATGAGGAAG
FOSB_HUMAN.H11MO.0.A		chr4	176790117	176790125	-	6.06	ATGAAACAT
FOSB_HUMAN.H11MO.0.A		chr17	15828873	15828881	-	5.80	CTGAAGCAA
FOSB_HUMAN.H11MO.0.A		chr6	13703617	13703625	+	5.01	AAGAATCAT
FOSB_HUMAN.H11MO.0.A		chr8	32782046	32782054	-	4.97	CTGTGCCAT
FOSB_HUMAN.H11MO.0.A		chr11	102256370	102256378	+	4.89	TTGTGGCAG
FOSB_HUMAN.H11MO.0.A		chr3	38829506	38829514	-	4.81	ATGAGGCCT
FOSB_HUMAN.H11MO.0.A		chr6	13703630	13703638	+	4.59	ATTAGCCAG
FOSB_HUMAN.H11MO.0.A		chr9	98232182	98232190	-	4.54	GTGCGGCAG
FOSB_HUMAN.H11MO.0.A		chr13	112701290	112701298	+	4.47	CTCAGGCAC
FOSB_HUMAN.H11MO.0.A		chr4	176790110	176790118	+	4.47	GTGTGACAT
FOSB_HUMAN.H11MO.0.A		chr17	8687900	8687908	-	4.39	CAGAATCAC
FOSB_HUMAN.H11MO.0.A		chr15	56932095	56932103	-	4.16	CAGAGTCAA
FOSB_HUMAN.H11MO.0.A		chr1	86926465	86926473	+	3.95	CTCAGGCAG
FOSB_HUMAN.H11MO.0.A		chr8	92818511	92818519	+	3.95	CTCAGGCAG
FOSB_HUMAN.H11MO.0.A		chr6	13248259	13248267	+	3.95	CTCAGGCAG
FOSB_HUMAN.H11MO.0.A		chr15	55435436	55435444	+	3.92	GTGAAGAAG
FOSB_HUMAN.H11MO.0.A		chr6	104790055	104790063	-	3.59	TTGTGCCAC
FOSB_HUMAN.H11MO.0.A		chr1	6935544	6935552	+	3.47	TTGAGGGAG
FOSB_HUMAN.H11MO.0.A		chr12	32545839	32545847	-	3.36	ATGTGCCAA
FOSB_HUMAN.H11MO.0.A		chr12	123355924	123355932	+	3.34	CTGAGAAAC
FOSB_HUMAN.H11MO.0.A		chr13	105437314	105437322	+	3.31	TTTTGTCAG
FOSB_HUMAN.H11MO.0.A		chr22	29040870	29040878	+	3.30	GTGGGCCAG
FOSB_HUMAN.H11MO.0.A		chr4	176790130	176790138	-	3.20	CTGTGTCCT
FOSB_HUMAN.H11MO.0.A		chr6	5334470	5334478	+	3.07	ATCAGTAAG
FOSB_HUMAN.H11MO.0.A		chr12	27771657	27771665	+	3.03	CTGAGGGAA
FOSB_HUMAN.H11MO.0.A		chr5	102815835	102815843	+	3.02	AAGAGTAAC
FOSB_HUMAN.H11MO.0.A		chr11	89463550	89463558	-	2.97	ATCAAGCAC
FOSB_HUMAN.H11MO.0.A		chr1	84698821	84698829	-	2.94	ATGCAGCAT
FOSB_HUMAN.H11MO.0.A		chr12	95336638	95336646	-	2.85	CTGGGTGAC
#
FOS_HUMAN.H11MO.0.A		chr11	28123484	28123492	-	14.32	ATGAGTCAC
FOS_HUMAN.H11MO.0.A		chr14	37825432	37825440	+	13.99	GTGAGTCAG
FOS_HUMAN.H11MO.0.A		chr20	23629282	23629290	+	13.99	GTGAGTCAG
FOS_HUMAN.H11MO.0.A		chr21	26843033	26843041	+	13.91	CTGAGTCAC
FOS_HUMAN.H11MO.0.A		chr12	12840128	12840136	+	13.91	CTGAGTCAC
FOS_HUMAN.H11MO.0.A		chr1	77230224	77230232	+	13.91	CTGAGTCAC
FOS_HUMAN.H11MO.0.A		chr6	104533774	104533782	+	13.85	GTGAGTCAT
FOS_HUMAN.H11MO.0.A		chr20	53606520	53606528	-	13.66	ATGAGTCAG
FOS_HUMAN.H11MO.0.A		chr2	26363545	26363553	+	13.66	ATGAGTCAG
FOS_HUMAN.H11MO.0.A		chr8	67804605	67804613	-	13.52	ATGAGTCAT
FOS_HUMAN.H11MO.0.A		chr2	234880235	234880243	+	13.52	ATGAGTCAT
FOS_HUMAN.H11MO.0.A		chr16	58366432	58366440	-	13.11	CTGAGTCAT
FOS_HUMAN.H11MO.0.A		chr4	112273478	112273486	-	13.11	CTGAGTCAT
FOS_HUMAN.H11MO.0.A		chr5	172052650	172052658	-	10.48	GTGAGTCAA
FOS_HUMAN.H11MO.0.A		chr10	63588623	63588631	-	10.32	ATGAATCAT
FOS_HUMAN.H11MO.0.A		chr1	84698838	84698846	-	10.32	ATGAATCAT
FOS_HUMAN.H11MO.0.A		chr10	92512361	92512369	+	9.99	GTCAGTCAC
FOS_HUMAN.H11MO.0.A		chr1	179664134	179664142	-	9.26	ATGTGTCAC
FOS_HUMAN.H11MO.0.A		chr19	18113145	18113153	-	8.99	GTGAGGCAG
FOS_HUMAN.H11MO.0.A		chr11	61642745	61642753	+	8.37	CTGAGTAAT
FOS_HUMAN.H11MO.0.A		chr4	142203746	142203754	-	7.32	CAGAGTCAC
FOS_HUMAN.H11MO.0.A		chr6	37203070	37203078	-	6.54	CTGAATCAA
FOS_HUMAN.H11MO.0.A		chr16	58366446	58366454	-	6.45	TTGTGTCAG
FOS_HUMAN.H11MO.0.A		chr2	191172235	191172243	-	6.04	GTGAATAAG
FOS_HUMAN.H11MO.0.A		chr6	124854496	124854504	-	5.26	ATGTATCAT
FOS_HUMAN.H11MO.0.A		chr6	13703630	13703638	+	5.24	ATTAGCCAG
FOS_HUMAN.H11MO.0.A		chr4	176790117	176790125	-	4.92	ATGAAACAT
FOS_HUMAN.H11MO.0.A		chr22	29040870	29040878	+	4.31	GTGGGCCAG
FOS_HUMAN.H11MO.0.A		chr13	112701290	112701298	+	4.25	CTCAGGCAC
FOS_HUMAN.H11MO.0.A		chr6	5334470	5334478	+	4.25	ATCAGTAAG
FOS_HUMAN.H11MO.0.A		chr17	8687900	8687908	-	4.12	CAGAATCAC
FOS_HUMAN.H11MO.0.A		chr16	23578611	23578619	+	3.91	ATGAGGAAG
FOS_HUMAN.H11MO.0.A		chr2	26363549	26363557	+	3.91	GTCAGTGAT
FOS_HUMAN.H11MO.0.A		chr12	95336638	95336646	-	3.84	CTGGGTGAC
FOS_HUMAN.H11MO.0.A		chr18	8469963	8469971	+	3.77	ATGAGGAAT
FOS_HUMAN.H11MO.0.A		chr12	123355924	123355932	+	3.77	CTGAGAAAC
FOS_HUMAN.H11MO.0.A		chr6	13703617	13703625	+	3.73	AAGAATCAT
FOS_HUMAN.H11MO.0.A		chr1	86926465	86926473	+	3.59	CTCAGGCAG
FOS_HUMAN.H11MO.0.A		chr8	92818511	92818519	+	3.59	CTCAGGCAG
FOS_HUMAN.H11MO.0.A		chr6	13248259	13248267	+	3.59	CTCAGGCAG
FOS_HUMAN.H11MO.0.A		chr10	63588630	63588638	+	3.58	ATCAGTGAT
FOS_HUMAN.H11MO.0.A		chr4	176790110	176790118	+	3.39	GTGTGACAT
FOS_HUMAN.H11MO.0.A		chr15	70566252	70566260	+	3.19	CTCAGACAG
FOS_HUMAN.H11MO.0.A		chr8	32782046	32782054	-	3.16	CTGTGCCAT
FOS_HUMAN.H11MO.0.A		chr15	56932095	56932103	-	3.15	CAGAGTCAA
FOS_HUMAN.H11MO.0.A		chr19	18113127	18113135	+	3.10	CTGAGAAAG
FOS_HUMAN.H11MO.0.A		chr5	102815835	102815843	+	2.99	AAGAGTAAC
FOS_HUMAN.H11MO.0.A		chr13	105437314	105437322	+	2.92	TTTTGTCAG
FOS_HUMAN.H11MO.0.A		chr3	38829506	38829514	-	2.89	ATGAGGCCT
#
3-AAATGAAA	STREME-3	chr5	72799871	72799878	-	13.49	AAATGAAA
3-AAATGAAA	STREME-3	chr1	77230211	77230218	-	13.49	AAATGAAA
3-AAATGAAA	STREME-3	chr14	52844746	52844753	-	12.60	AAGTGAAA
3-AAATGAAA	STREME-3	chr14	21557835	21557842	+	12.60	AAGTGAAA
3-AAATGAAA	STREME-3	chr16	2387157	2387164	-	11.06	AAATGTAA
3-AAATGAAA	STREME-3	chr9	4424943	4424950	+	11.06	AAATGTAA
3-AAATGAAA	STREME-3	chr2	230054303	230054310	+	11.05	AAAAGAAA
3-AAATGAAA	STREME-3	chr1	84698841	84698848	-	10.93	AAATGAAT
3-AAATGAAA	STREME-3	chr6	56255014	56255021	-	10.37	AATTGAAA
3-AAATGAAA	STREME-3	chr2	69196083	69196090	+	10.34	AAATGGAA
3-AAATGAAA	STREME-3	chr12	123089962	123089969	+	10.34	AAAGGAAA
3-AAATGAAA	STREME-3	chr3	195549133	195549140	+	10.34	AAAGGAAA
3-AAATGAAA	STREME-3	chr13	30616231	30616238	-	10.16	AAGAGAAA
3-AAATGAAA	STREME-3	chr17	29241117	29241124	-	10.03	AAGTGAAT
3-AAATGAAA	STREME-3	chr13	48495266	48495273	+	9.57	AAATAAAA
3-AAATGAAA	STREME-3	chr11	61642754	61642761	-	8.68	AAGTAAAA
3-AAATGAAA	STREME-3	chr6	124854499	124854506	-	8.49	AAATGTAT
3-AAATGAAA	STREME-3	chr5	102815835	102815842	+	7.73	AAGAGTAA
3-AAATGAAA	STREME-3	chr5	59660946	59660953	+	7.73	AAGAGTAA
3-AAATGAAA	STREME-3	chr12	123355915	123355922	+	7.60	AAGAGAAT
3-AAATGAAA	STREME-3	chr6	112948341	112948348	-	7.22	AATTGGAA
3-AAATGAAA	STREME-3	chr2	44283653	44283660	-	7.22	AATGGAAA
