## Supplementary material for "The cistrome response to hypoxia in human umbilical vein endothelial cells": Singh--Bass_Supplemental_FILE_S2: sequences.tsv

motif_ID	motif_ALT_ID	motif_P-value	seq_ID	seq_Score	seq_Class	is_holdout?
1-STGASTCAS	STREME-1	1.1e-001	chr14:37825427-37825457(+)	11.41	tp	0
1-STGASTCAS	STREME-1	1.1e-001	chr21:26843024-26843054(+)	11.41	tp	0
1-STGASTCAS	STREME-1	1.1e-001	chr12:12840109-12840139(+)	11.41	tp	0
1-STGASTCAS	STREME-1	1.1e-001	chr20:23629280-23629310(+)	11.41	tp	0
1-STGASTCAS	STREME-1	1.1e-001	chr1:77230204-77230234(+)	11.41	tp	0
1-STGASTCAS	STREME-1	1.1e-001	chr16:58366432-58366462(+)	10.44	tp	0
1-STGASTCAS	STREME-1	1.1e-001	chr20:53606502-53606532(+)	10.44	tp	0
1-STGASTCAS	STREME-1	1.1e-001	chr4:112273459-112273489(+)	10.44	tp	0
1-STGASTCAS	STREME-1	1.1e-001	chr2:26363545-26363575(+)	10.44	tp	0
1-STGASTCAS	STREME-1	1.1e-001	chr19:18113126-18113156(+)	10.23	tp	0
1-STGASTCAS	STREME-1	1.1e-001	chr6:104533754-104533784(+)	9.75	tp	0
1-STGASTCAS	STREME-1	1.1e-001	chr11:28123472-28123502(+)	9.75	tp	0
1-STGASTCAS	STREME-1	1.1e-001	chr5:172052634-172052664(+)	9.34	tp	1
1-STGASTCAS	STREME-1	1.1e-001	chr4:142203738-142203768(+)	9.30	tp	0
1-STGASTCAS	STREME-1	1.1e-001	chr9:98232170-98232200(+)	9.05	tp	0
1-STGASTCAS	STREME-1	1.1e-001	chr8:67804590-67804620(+)	8.78	tp	0
1-STGASTCAS	STREME-1	1.1e-001	chr2:234880225-234880255(+)	8.78	tp	0
1-STGASTCAS	STREME-1	1.1e-001	chr6:157677402-157677432(+)	8.09	fp	0
1-STGASTCAS	STREME-1	1.1e-001	chr15:56932088-56932118(+)	7.92	tp	0
1-STGASTCAS	STREME-1	1.1e-001	chr1:179664129-179664159(+)	7.86	tp	0
1-STGASTCAS	STREME-1	1.1e-001	chr1:86926448-86926478(+)	7.83	tp	0
1-STGASTCAS	STREME-1	1.1e-001	chr8:92818490-92818520(+)	7.83	tp	0
1-STGASTCAS	STREME-1	1.1e-001	chr6:13248257-13248287(+)	7.83	tp	0
1-STGASTCAS	STREME-1	1.1e-001	chr10:92512352-92512382(+)	7.62	tp	0
1-STGASTCAS	STREME-1	1.1e-001	chr22:29040867-29040897(+)	7.48	tp	1
1-STGASTCAS	STREME-1	1.1e-001	chr8:80091742-80091772(+)	7.33	tp	0
1-STGASTCAS	STREME-1	1.1e-001	chr15:73951383-73951413(+)	7.33	tp	0
1-STGASTCAS	STREME-1	1.1e-001	chr13:112701282-112701312(+)	7.14	tp	0
1-STGASTCAS	STREME-1	1.1e-001	chr15:70566239-70566269(+)	7.12	tp	0
1-STGASTCAS	STREME-1	1.1e-001	chr11:102256360-102256390(+)	6.96	tp	0
1-STGASTCAS	STREME-1	1.1e-001	chr12:123089945-123089975(+)	6.94	tp	0
1-STGASTCAS	STREME-1	1.1e-001	chr17:62824946-62824976(+)	6.74	tp	0
1-STGASTCAS	STREME-1	1.1e-001	chr5:171675613-171675643(+)	6.74	tp	0
1-STGASTCAS	STREME-1	1.1e-001	chrX:63250404-63250434(+)	6.72	tp	0
1-STGASTCAS	STREME-1	1.1e-001	chr8:32782042-32782072(+)	6.59	tp	0
1-STGASTCAS	STREME-1	1.1e-001	chr19:5773925-5773955(+)	6.37	tp	0
1-STGASTCAS	STREME-1	1.1e-001	chr15:62035697-62035727(+)	6.35	fp	0
1-STGASTCAS	STREME-1	1.1e-001	chr12:95336638-95336668(+)	6.35	tp	1
1-STGASTCAS	STREME-1	1.1e-001	chr9:42268835-42268865(+)	6.23	tp	0
1-STGASTCAS	STREME-1	1.1e-001	chr10:63588614-63588644(+)	6.14	tp	0
1-STGASTCAS	STREME-1	1.1e-001	chr2:118882802-118882832(+)	6.05	tp	0
1-STGASTCAS	STREME-1	1.1e-001	chr4:176790109-176790139(+)	5.97	tp	0
1-STGASTCAS	STREME-1	1.1e-001	chr18:8469956-8469986(+)	5.95	tp	0
1-STGASTCAS	STREME-1	1.1e-001	chr16:85245777-85245807(+)	5.94	tp	0
1-STGASTCAS	STREME-1	1.1e-001	chr1:6935538-6935568(+)	5.76	tp	0
1-STGASTCAS	STREME-1	1.1e-001	chr12:27771648-27771678(+)	5.76	tp	0
1-STGASTCAS	STREME-1	1.1e-001	chr6:104790042-104790072(+)	5.48	tp	0
1-STGASTCAS	STREME-1	1.1e-001	chr4:38856880-38856910(+)	5.41	tp	0
1-STGASTCAS	STREME-1	1.1e-001	chr5:159316975-159317005(+)	5.30	tp	0
#
2-CTGGAA	STREME-2	2.4e-001	chr16:85245777-85245807(+)	10.87	tp	0
2-CTGGAA	STREME-2	2.4e-001	chr4:38856880-38856910(+)	10.87	tp	0
2-CTGGAA	STREME-2	2.4e-001	chr17:8687895-8687925(+)	10.87	tp	0
2-CTGGAA	STREME-2	2.4e-001	chr6:104790042-104790072(+)	10.87	tp	0
2-CTGGAA	STREME-2	2.4e-001	chr7:25091299-25091329(+)	10.87	tp	0
2-CTGGAA	STREME-2	2.4e-001	chr3:195549111-195549141(+)	10.87	tp	0
2-CTGGAA	STREME-2	2.4e-001	chr11:111665974-111666004(+)	10.87	tp	1
2-CTGGAA	STREME-2	2.4e-001	chr5:151184061-151184091(+)	9.31	tp	0
2-CTGGAA	STREME-2	2.4e-001	chr4:173107246-173107276(+)	9.31	tp	0
2-CTGGAA	STREME-2	2.4e-001	chr12:123355907-123355937(+)	9.31	tp	0
2-CTGGAA	STREME-2	2.4e-001	chr11:61642741-61642771(+)	9.31	tp	0
2-CTGGAA	STREME-2	2.4e-001	chr21:37475368-37475398(+)	9.31	tp	0
2-CTGGAA	STREME-2	2.4e-001	chr10:92512352-92512382(+)	9.31	tp	0
2-CTGGAA	STREME-2	2.4e-001	chr12:116718828-116718858(+)	9.31	tp	0
2-CTGGAA	STREME-2	2.4e-001	chr15:80778189-80778219(+)	9.31	tp	0
2-CTGGAA	STREME-2	2.4e-001	chr2:28603421-28603451(+)	9.31	tp	0
2-CTGGAA	STREME-2	2.4e-001	chr20:25485403-25485433(+)	9.31	tp	0
2-CTGGAA	STREME-2	2.4e-001	chr6:104533754-104533784(+)	9.31	fp	0
2-CTGGAA	STREME-2	2.4e-001	chr9:4424936-4424966(+)	9.31	fp	0
2-CTGGAA	STREME-2	2.4e-001	chr22:23315745-23315775(+)	9.31	fp	0
2-CTGGAA	STREME-2	2.4e-001	chr14:37825427-37825457(+)	8.83	tp	0
2-CTGGAA	STREME-2	2.4e-001	chr2:222576830-222576860(+)	8.83	tp	0
2-CTGGAA	STREME-2	2.4e-001	chr2:39523756-39523786(+)	8.83	tp	0
2-CTGGAA	STREME-2	2.4e-001	chr19:39542378-39542408(+)	8.47	tp	0
2-CTGGAA	STREME-2	2.4e-001	chr4:112109609-112109639(+)	8.47	tp	0
2-CTGGAA	STREME-2	2.4e-001	chr20:40493272-40493302(+)	8.47	tp	0
2-CTGGAA	STREME-2	2.4e-001	chr12:12840109-12840139(+)	8.47	tp	0
2-CTGGAA	STREME-2	2.4e-001	chr8:80091742-80091772(+)	8.47	fp	0
2-CTGGAA	STREME-2	2.4e-001	chr11:102256360-102256390(+)	7.42	tp	0
2-CTGGAA	STREME-2	2.4e-001	chr12:19316575-19316605(+)	7.28	tp	0
2-CTGGAA	STREME-2	2.4e-001	chr15:62035697-62035727(+)	7.28	tp	0
2-CTGGAA	STREME-2	2.4e-001	chr15:73951383-73951413(+)	7.28	tp	0
2-CTGGAA	STREME-2	2.4e-001	chr3:38829503-38829533(+)	7.28	tp	1
2-CTGGAA	STREME-2	2.4e-001	chr6:108893524-108893554(+)	7.27	tp	0
2-CTGGAA	STREME-2	2.4e-001	chr9:42268835-42268865(+)	7.27	tp	0
2-CTGGAA	STREME-2	2.4e-001	chr6:13248257-13248287(+)	7.27	tp	0
2-CTGGAA	STREME-2	2.4e-001	chr20:23629280-23629310(+)	7.27	fp	0
2-CTGGAA	STREME-2	2.4e-001	chr15:98915836-98915866(+)	6.95	tp	0
2-CTGGAA	STREME-2	2.4e-001	chr13:52622473-52622503(+)	6.95	tp	0
2-CTGGAA	STREME-2	2.4e-001	chr17:8687895-8687925(+)	6.95	fp	0
2-CTGGAA	STREME-2	2.4e-001	chr18:55856497-55856527(+)	6.91	tp	0
2-CTGGAA	STREME-2	2.4e-001	chr8:32782042-32782072(+)	6.91	tp	0
2-CTGGAA	STREME-2	2.4e-001	chr1:36034929-36034959(+)	6.91	tp	0
#
3-AAATGAAA	STREME-3	2.4e-001	chr5:72799850-72799880(+)	13.49	tp	0
3-AAATGAAA	STREME-3	2.4e-001	chr1:77230204-77230234(+)	13.49	tp	0
3-AAATGAAA	STREME-3	2.4e-001	chr14:52844736-52844766(+)	12.60	tp	0
3-AAATGAAA	STREME-3	2.4e-001	chr14:21557815-21557845(+)	12.60	tp	0
3-AAATGAAA	STREME-3	2.4e-001	chr16:2387152-2387182(+)	11.06	tp	0
3-AAATGAAA	STREME-3	2.4e-001	chr9:4424936-4424966(+)	11.06	tp	0
3-AAATGAAA	STREME-3	2.4e-001	chr2:230054299-230054329(+)	11.05	tp	0
3-AAATGAAA	STREME-3	2.4e-001	chr1:84698821-84698851(+)	10.93	tp	0
3-AAATGAAA	STREME-3	2.4e-001	chr6:56254995-56255025(+)	10.37	tp	0
3-AAATGAAA	STREME-3	2.4e-001	chr2:69196069-69196099(+)	10.34	tp	0
3-AAATGAAA	STREME-3	2.4e-001	chr12:123089945-123089975(+)	10.34	tp	0
3-AAATGAAA	STREME-3	2.4e-001	chr13:30616210-30616240(+)	10.16	tp	0
3-AAATGAAA	STREME-3	2.4e-001	chr17:29241098-29241128(+)	10.04	tp	0
3-AAATGAAA	STREME-3	2.4e-001	chr13:48495251-48495281(+)	9.57	tp	0
3-AAATGAAA	STREME-3	2.4e-001	chr6:124854483-124854513(+)	8.49	tp	1
3-AAATGAAA	STREME-3	2.4e-001	chr5:59660924-59660954(+)	7.73	tp	0
3-AAATGAAA	STREME-3	2.4e-001	chr5:102815818-102815848(+)	7.73	tp	1
