## Supplementary material for "The cistrome response to hypoxia in human umbilical vein endothelial cells": Singh--Bass_Supplemental_FILE_S2: sites.tsv

motif_ID	motif_ALT_ID	seq_ID	site_Start	site_End	site_Strand	site_Score	site_Sequence
1-STGASTCAS	STREME-1	chr14	37825432	37825440	+	11.41	GTGAGTCAG
1-STGASTCAS	STREME-1	chr21	26843033	26843041	+	11.41	CTGAGTCAC
1-STGASTCAS	STREME-1	chr12	12840128	12840136	+	11.41	CTGAGTCAC
1-STGASTCAS	STREME-1	chr20	23629282	23629290	+	11.41	GTGAGTCAG
1-STGASTCAS	STREME-1	chr1	77230224	77230232	+	11.41	CTGAGTCAC
1-STGASTCAS	STREME-1	chr16	58366432	58366440	+	10.44	ATGACTCAG
1-STGASTCAS	STREME-1	chr20	53606520	53606528	+	10.44	CTGACTCAT
1-STGASTCAS	STREME-1	chr4	112273478	112273486	+	10.44	ATGACTCAG
1-STGASTCAS	STREME-1	chr2	26363545	26363553	+	10.44	ATGAGTCAG
1-STGASTCAS	STREME-1	chr19	18113145	18113153	+	10.23	CTGCCTCAC
1-STGASTCAS	STREME-1	chr6	104533774	104533782	+	9.75	GTGAGTCAT
1-STGASTCAS	STREME-1	chr11	28123484	28123492	+	9.75	GTGACTCAT
1-STGASTCAS	STREME-1	chr5	172052650	172052658	+	9.34	TTGACTCAC
1-STGASTCAS	STREME-1	chr4	142203746	142203754	+	9.30	GTGACTCTG
1-STGASTCAS	STREME-1	chr9	98232182	98232190	+	9.05	CTGCCGCAC
1-STGASTCAS	STREME-1	chr8	67804605	67804613	+	8.78	ATGACTCAT
1-STGASTCAS	STREME-1	chr2	234880235	234880243	+	8.78	ATGAGTCAT
1-STGASTCAS	STREME-1	chr16	58366446	58366454	+	8.14	CTGACACAA
1-STGASTCAS	STREME-1	chr15	56932095	56932103	+	7.92	TTGACTCTG
1-STGASTCAS	STREME-1	chr1	179664134	179664142	+	7.86	GTGACACAT
1-STGASTCAS	STREME-1	chr1	86926465	86926473	+	7.83	CTCAGGCAG
1-STGASTCAS	STREME-1	chr8	92818511	92818519	+	7.83	CTCAGGCAG
1-STGASTCAS	STREME-1	chr6	13248259	13248267	+	7.83	CTCAGGCAG
1-STGASTCAS	STREME-1	chr10	92512361	92512369	+	7.62	GTCAGTCAC
1-STGASTCAS	STREME-1	chr22	29040870	29040878	+	7.48	GTGGGCCAG
1-STGASTCAS	STREME-1	chr8	80091757	80091765	+	7.33	CAGAGCCAC
1-STGASTCAS	STREME-1	chr15	73951383	73951391	+	7.33	GTGACCCTG
1-STGASTCAS	STREME-1	chr13	112701290	112701298	+	7.14	CTCAGGCAC
1-STGASTCAS	STREME-1	chr15	70566252	70566260	+	7.12	CTCAGACAG
1-STGASTCAS	STREME-1	chr1	86926461	86926469	+	7.12	CTCTCTCAG
1-STGASTCAS	STREME-1	chr11	102256370	102256378	+	6.96	TTGTGGCAG
1-STGASTCAS	STREME-1	chr12	123089953	123089961	+	6.94	GAGCCGCAG
1-STGASTCAS	STREME-1	chr17	62824958	62824966	+	6.74	TAGAGGCAG
1-STGASTCAS	STREME-1	chr5	171675616	171675624	+	6.74	TAGAGGCAG
1-STGASTCAS	STREME-1	chrX	63250404	63250412	+	6.72	GAGAGACAC
1-STGASTCAS	STREME-1	chr20	23629288	23629296	+	6.70	CAGACGCTG
1-STGASTCAS	STREME-1	chr8	32782046	32782054	+	6.59	ATGGCACAG
1-STGASTCAS	STREME-1	chr19	5773946	5773954	+	6.37	CTGGCTCTT
1-STGASTCAS	STREME-1	chr12	95336638	95336646	+	6.35	GTCACCCAG
1-STGASTCAS	STREME-1	chr9	42268855	42268863	+	6.23	GAGCCACAG
1-STGASTCAS	STREME-1	chr13	112701292	112701300	+	6.14	CAGGCACAG
1-STGASTCAS	STREME-1	chr10	63588614	63588622	+	6.14	CAGGCACAG
1-STGASTCAS	STREME-1	chr2	118882812	118882820	+	6.05	TAGAGGCAC
1-STGASTCAS	STREME-1	chr4	176790110	176790118	+	5.97	GTGTGACAT
1-STGASTCAS	STREME-1	chr13	112701286	112701294	+	5.95	TAGGCTCAG
1-STGASTCAS	STREME-1	chr18	8469975	8469983	+	5.95	TTGGCTCTG
1-STGASTCAS	STREME-1	chr16	85245784	85245792	+	5.94	CTCTGGCAG
1-STGASTCAS	STREME-1	chr1	6935544	6935552	+	5.76	TTGAGGGAG
1-STGASTCAS	STREME-1	chr12	27771657	27771665	+	5.76	CTGAGGGAA
1-STGASTCAS	STREME-1	chr6	104790055	104790063	+	5.48	GTGGCACAA
1-STGASTCAS	STREME-1	chr4	38856889	38856897	+	5.41	TTGGCCCAC
1-STGASTCAS	STREME-1	chr5	159316981	159316989	+	5.30	CAGACACTC
#
2-CTGGAA	STREME-2	chr16	85245793	85245798	-	10.87	CTGGAA
2-CTGGAA	STREME-2	chr11	111665983	111665988	-	10.87	CTGGAA
2-CTGGAA	STREME-2	chr4	38856899	38856904	+	10.87	CTGGAA
2-CTGGAA	STREME-2	chr17	8687906	8687911	+	10.87	CTGGAA
2-CTGGAA	STREME-2	chr6	104790046	104790051	-	10.87	CTGGAA
2-CTGGAA	STREME-2	chr7	25091313	25091318	+	10.87	CTGGAA
2-CTGGAA	STREME-2	chr3	195549129	195549134	+	10.87	CTGGAA
2-CTGGAA	STREME-2	chr5	151184068	151184073	-	9.31	CAGGAA
2-CTGGAA	STREME-2	chr4	173107248	173107253	-	9.31	CAGGAA
2-CTGGAA	STREME-2	chr12	123355911	123355916	+	9.31	CAGGAA
2-CTGGAA	STREME-2	chr11	61642760	61642765	-	9.31	CAGGAA
2-CTGGAA	STREME-2	chr21	37475380	37475385	+	9.31	CAGGAA
2-CTGGAA	STREME-2	chr10	92512355	92512360	+	9.31	CAGGAA
2-CTGGAA	STREME-2	chr12	116718850	116718855	+	9.31	CAGGAA
2-CTGGAA	STREME-2	chr15	80778208	80778213	+	9.31	CAGGAA
2-CTGGAA	STREME-2	chr2	28603443	28603448	-	9.31	CAGGAA
2-CTGGAA	STREME-2	chr20	25485418	25485423	+	9.31	CAGGAA
2-CTGGAA	STREME-2	chr16	85245786	85245791	+	8.83	CTGGCA
2-CTGGAA	STREME-2	chr14	37825451	37825456	+	8.83	CTGGCA
2-CTGGAA	STREME-2	chr2	222576839	222576844	-	8.83	CTGGCA
2-CTGGAA	STREME-2	chr5	159316977	159316982	+	8.83	CTGGCA
2-CTGGAA	STREME-2	chr15	80778204	80778209	+	8.83	CTGGCA
2-CTGGAA	STREME-2	chr4	142203753	142203758	-	8.83	CTGGCA
2-CTGGAA	STREME-2	chr2	39523777	39523782	-	8.83	CTGGCA
2-CTGGAA	STREME-2	chr9	98232190	98232195	+	8.83	CTGGCA
2-CTGGAA	STREME-2	chr19	39542384	39542389	+	8.47	CTGGAG
2-CTGGAA	STREME-2	chr15	56932101	56932106	+	8.47	CTGGAG
2-CTGGAA	STREME-2	chr4	112109632	112109637	-	8.47	CTGGAG
2-CTGGAA	STREME-2	chr20	40493276	40493281	+	8.47	CTGGAG
2-CTGGAA	STREME-2	chr12	12840117	12840122	-	8.47	CTGGAG
2-CTGGAA	STREME-2	chr11	102256382	102256387	+	7.42	CGGGAA
2-CTGGAA	STREME-2	chr11	111665986	111665991	+	7.28	CAGGCA
2-CTGGAA	STREME-2	chr13	112701292	112701297	+	7.28	CAGGCA
2-CTGGAA	STREME-2	chr3	38829516	38829521	+	7.28	CAGGCA
2-CTGGAA	STREME-2	chr10	63588614	63588619	+	7.28	CAGGCA
2-CTGGAA	STREME-2	chr12	19316593	19316598	-	7.28	CAGGCA
2-CTGGAA	STREME-2	chr1	86926467	86926472	+	7.28	CAGGCA
2-CTGGAA	STREME-2	chr15	62035700	62035705	+	7.28	CAGGCA
2-CTGGAA	STREME-2	chr8	92818513	92818518	+	7.28	CAGGCA
2-CTGGAA	STREME-2	chr6	13248261	13248266	+	7.28	CAGGCA
2-CTGGAA	STREME-2	chr15	73951396	73951401	+	7.28	CAGGCA
2-CTGGAA	STREME-2	chr15	73951400	73951405	+	7.28	CAGGCA
2-CTGGAA	STREME-2	chr6	108893539	108893544	-	7.27	CTGGGA
2-CTGGAA	STREME-2	chr9	42268842	42268847	+	7.27	CTGGGA
2-CTGGAA	STREME-2	chr6	13248269	13248274	-	7.27	CTGGGA
2-CTGGAA	STREME-2	chr15	98915859	98915864	-	6.95	CTGGAT
2-CTGGAA	STREME-2	chr13	52622480	52622485	-	6.95	CTGGAT
2-CTGGAA	STREME-2	chr18	55856513	55856518	-	6.91	CAGGAG
2-CTGGAA	STREME-2	chr8	32782059	32782064	-	6.91	CAGGAG
2-CTGGAA	STREME-2	chr1	36034944	36034949	+	6.91	CAGGAG
2-CTGGAA	STREME-2	chr6	104790049	104790054	+	6.91	CAGGAG
2-CTGGAA	STREME-2	chr6	13248272	13248277	+	6.91	CAGGAG
2-CTGGAA	STREME-2	chr20	25485412	25485417	+	6.91	CAGGAG
#
3-AAATGAAA	STREME-3	chr5	72799871	72799878	-	13.49	AAATGAAA
3-AAATGAAA	STREME-3	chr1	77230211	77230218	-	13.49	AAATGAAA
3-AAATGAAA	STREME-3	chr14	52844746	52844753	-	12.60	AAGTGAAA
3-AAATGAAA	STREME-3	chr14	21557835	21557842	+	12.60	AAGTGAAA
3-AAATGAAA	STREME-3	chr16	2387157	2387164	-	11.06	AAATGTAA
3-AAATGAAA	STREME-3	chr9	4424943	4424950	+	11.06	AAATGTAA
3-AAATGAAA	STREME-3	chr2	230054303	230054310	+	11.05	AAAAGAAA
3-AAATGAAA	STREME-3	chr1	84698841	84698848	-	10.93	AAATGAAT
3-AAATGAAA	STREME-3	chr6	56255014	56255021	-	10.37	AATTGAAA
3-AAATGAAA	STREME-3	chr2	69196083	69196090	+	10.34	AAATGGAA
3-AAATGAAA	STREME-3	chr12	123089962	123089969	+	10.34	AAAGGAAA
3-AAATGAAA	STREME-3	chr3	195549133	195549140	+	10.34	AAAGGAAA
3-AAATGAAA	STREME-3	chr13	30616231	30616238	-	10.16	AAGAGAAA
3-AAATGAAA	STREME-3	chr17	29241117	29241124	-	10.04	AAGTGAAT
3-AAATGAAA	STREME-3	chr13	48495266	48495273	+	9.57	AAATAAAA
3-AAATGAAA	STREME-3	chr11	61642754	61642761	-	8.68	AAGTAAAA
3-AAATGAAA	STREME-3	chr6	124854499	124854506	-	8.49	AAATGTAT
3-AAATGAAA	STREME-3	chr5	102815835	102815842	+	7.73	AAGAGTAA
3-AAATGAAA	STREME-3	chr5	59660946	59660953	+	7.73	AAGAGTAA
