## Supplementary material for "The cistrome response to hypoxia in human umbilical vein endothelial cells": Singh--Bass_Supplemental_FILE_S2: tomtom.tsv

Query_ID	Target_ID	Optimal_offset	p-value	E-value	q-value	Overlap	Query_consensus	Target_consensus	Orientation
1-STGASTCAS	MAFF_HUMAN.H11MO.0.B	2	3.75892e-05	0.0150733	0.00662975	9	CTGACTCAG	TGCTGAGTCAGCATTTTT	+
1-STGASTCAS	FOSB_HUMAN.H11MO.0.A	0	5.00752e-05	0.0200801	0.00662975	9	CTGACTCAG	ATGAGTCAT	+
1-STGASTCAS	BACH1_HUMAN.H11MO.0.A	2	5.18167e-05	0.0207785	0.00662975	9	CTGACTCAG	TGCTGAGTCATGC	+
1-STGASTCAS	BACH2_HUMAN.H11MO.0.A	2	7.2721e-05	0.0291611	0.00667462	9	CTGACTCAG	TGCTGAGTCAT	+
1-STGASTCAS	FOS_HUMAN.H11MO.0.A	0	0.000117075	0.0469472	0.00667462	9	CTGACTCAG	GTGAGTCAC	+
1-STGASTCAS	JUNB_HUMAN.H11MO.0.A	1	0.000118489	0.0475141	0.00667462	9	CTGACTCAG	TCTGAGTCACC	+
1-STGASTCAS	NR1D1_HUMAN.H11MO.0.B	6	0.000121724	0.0488113	0.00667462	9	CTGACTCAG	AGGGAAGTGGGTCAGAAGG	+
1-STGASTCAS	MAFB_HUMAN.H11MO.0.B	2	0.00018895	0.0757689	0.00887336	9	CTGACTCAG	TGCTGACTCAG	+
1-STGASTCAS	MAFK_HUMAN.H11MO.0.A	7	0.000208057	0.0834308	0.00887336	9	CTGACTCAG	AAAATTGCTGAGTCAGCA	+
1-STGASTCAS	MAF_HUMAN.H11MO.0.A	7	0.000641713	0.257327	0.0246314	9	CTGACTCAG	GAATCTGCTGACTCAGCAA	+
1-STGASTCAS	MAFG_HUMAN.H11MO.0.A	7	0.000813083	0.326046	0.028372	9	CTGACTCAG	AAAATTGCTGACTCAGCA	+
1-STGASTCAS	JUND_HUMAN.H11MO.0.A	1	0.00101871	0.408501	0.0325848	9	CTGACTCAG	GATGAGTCATC	+
1-STGASTCAS	NFE2_HUMAN.H11MO.0.A	2	0.00112131	0.449646	0.0331079	9	CTGACTCAG	GCATGACTCAGCA	+
1-STGASTCAS	BATF_HUMAN.H11MO.0.A	9	0.00203035	0.814169	0.0555655	9	CTGACTCAG	ACTTTCGATATGACTCAT	+
1-STGASTCAS	ZN554_HUMAN.H11MO.0.C	1	0.00217144	0.870748	0.0555655	9	CTGACTCAG	GCTGAGCCATGTGGGGTGCT	+
2-CTGGAA	TEAD1_HUMAN.H11MO.0.A	3	0.000502613	0.201548	0.190921	6	CTGGAA	TGGCTGGAATGT	-
2-CTGGAA	NFAC3_HUMAN.H11MO.0.B	-1	0.000851789	0.341568	0.190921	5	CTGGAA	TGGAAAACT	+
2-CTGGAA	TEAD4_HUMAN.H11MO.0.A	4	0.00126735	0.508206	0.190921	6	CTGGAA	ATGCCAGGAATGT	-
2-CTGGAA	E2F3_HUMAN.H11MO.0.A	4	0.00138829	0.556702	0.190921	6	CTGGAA	AGGGCGGGAAA	+
2-CTGGAA	NFAC2_HUMAN.H11MO.0.B	-1	0.00191721	0.7688	0.190921	5	CTGGAA	TGGAAAATT	+
2-CTGGAA	HSF1_HUMAN.H11MO.0.A	9	0.0020928	0.839215	0.190921	6	CTGGAA	TGGAAGGTTCTAGAA	+
2-CTGGAA	ETV2_HUMAN.H11MO.0.B	5	0.00209624	0.840594	0.190921	6	CTGGAA	GGAAACAGGAAGTGGG	+
2-CTGGAA	ZN436_HUMAN.H11MO.0.C	7	0.0022425	0.899242	0.190921	6	CTGGAA	CCTCCTCCAGGAAGCCTTCCCTGA	-
2-CTGGAA	ETV1_HUMAN.H11MO.0.A	2	0.00237693	0.953149	0.190921	6	CTGGAA	GGCCGGAAGTG	+
3-AAATGAAA	STAT2_HUMAN.H11MO.0.A	4	2.77903e-06	0.00111439	0.00133958	8	AAATGAAA	AGGAAAATGAAACTGAAAG	+
3-AAATGAAA	IRF1_HUMAN.H11MO.0.A	8	3.47106e-06	0.00139189	0.00133958	8	AAATGAAA	GAAAATGAAAGTGAAAGTAA	+
3-AAATGAAA	IRF2_HUMAN.H11MO.0.A	8	5.23053e-06	0.00209744	0.00133958	8	AAATGAAA	GAAAGTGAAAGTGAAAGTAA	+
3-AAATGAAA	IRF8_HUMAN.H11MO.0.B	8	6.79173e-06	0.00272348	0.00133958	8	AAATGAAA	AAAAGAGGAAGTGAAAGTAA	+
3-AAATGAAA	IRF4_HUMAN.H11MO.0.A	8	3.68298e-05	0.0147687	0.00581133	8	AAATGAAA	AAAAGAGGAAGTGAAACT	+
3-AAATGAAA	PRDM1_HUMAN.H11MO.0.A	2	0.000127738	0.0512228	0.0167963	8	AAATGAAA	GAAAGTGAAAGTGA	+
3-AAATGAAA	IRF7_HUMAN.H11MO.0.C	2	0.000152731	0.0612453	0.0172138	8	AAATGAAA	GAAAGTGAAA	+
3-AAATGAAA	IRF9_HUMAN.H11MO.0.C	2	0.000226569	0.0908542	0.0223438	8	AAATGAAA	GAAAGCGAAACT	+
3-AAATGAAA	IRF3_HUMAN.H11MO.0.B	8	0.00048191	0.193246	0.0414711	8	AAATGAAA	GAAAGGGAAAGGGAAAGTGA	+
3-AAATGAAA	BC11A_HUMAN.H11MO.0.A	8	0.000525653	0.210787	0.0414711	8	AAATGAAA	AAAAGAGGAAGTGAAAA	+
3-AAATGAAA	SPIB_HUMAN.H11MO.0.A	9	0.00086518	0.346937	0.0620527	8	AAATGAAA	AAAAAGAGGAAGTGAAA	+
3-AAATGAAA	BATF3_HUMAN.H11MO.0.B	6	0.00101687	0.407764	0.0668544	8	AAATGAAA	GAGTCATAATGAAACTG	-
3-AAATGAAA	PRDM6_HUMAN.H11MO.0.C	1	0.00126075	0.50556	0.0765123	8	AAATGAAA	AAAAAGAAAAAAA	+
# Tomtom (Motif Comparison Tool): Version 5.5.5 compiled on Dec 6 2023 at 19:32:49
# The format of this file is described at https://meme-suite.org/meme/doc/tomtom-output-format.html.
# tomtom -verbosity 1 -oc streme_tomtom_out -min-overlap 5 -dist ed -evalue -thresh 1 -no-ssc streme_out/streme.xml db/motif_databases/HUMAN/HOCOMOCOv11_core_HUMAN_mono_meme_format.meme
