## Supplementary material for "The cistrome response to hypoxia in human umbilical vein endothelial cells": Singh--Bass_Supplemental_FILE_S2: cluster_6_coord_nodup.txt

chr10	101870450	101870480
chr10	10791683	10791713
chr10	108857204	108857234
chr10	114157833	114157863
chr10	114697080	114697110
chr10	119025512	119025542
chr10	119735134	119735164
chr10	120812070	120812100
chr10	121725559	121725589
chr10	121754244	121754274
chr10	15044048	15044078
chr10	17156907	17156937
chr10	21473234	21473264
chr10	21921599	21921629
chr10	23706610	23706640
chr10	27053754	27053784
chr10	27269602	27269632
chr10	31367823	31367853
chr10	32290047	32290077
chr10	32450942	32450972
chr10	33023580	33023610
chr10	35496005	35496035
chr10	4111973	4112003
chr10	45676118	45676148
chr10	45921235	45921265
chr10	49727621	49727651
chr10	53410460	53410490
chr10	60365174	60365204
chr10	62337773	62337803
chr10	63014366	63014396
chr10	72713236	72713266
chr10	74462141	74462171
chr10	77540534	77540564
chr10	7861498	7861528
chr10	83008588	83008618
chr10	88846098	88846128
chr10	89394504	89394534
chr10	90718342	90718372
chr10	91212889	91212919
chr10	92544887	92544917
chr10	92568159	92568189
chr10	95935395	95935425
chr1	10397228	10397258
chr11	104032794	104032824
chr11	104261791	104261821
chr11	105126662	105126692
chr11	105181844	105181874
chr11	108330402	108330432
chr11	109387813	109387843
chr11	110680884	110680914
chr11	111854752	111854782
chr11	111975349	111975379
chr11	116912897	116912927
chr11	120342752	120342782
chr11	123199118	123199148
chr11	125682473	125682503
chr11	125891053	125891083
chr11	12732075	12732105
chr11	128602040	128602070
chr11	12938481	12938511
chr11	130246178	130246208
chr11	134096975	134097005
chr11	14897055	14897085
chr11	15101972	15102002
chr11	16341407	16341437
chr11	19779526	19779556
chr11	23152849	23152879
chr11	2629282	2629312
chr11	26313935	26313965
chr11	31656333	31656363
chr11	32274843	32274873
chr11	32586234	32586264
chr11	346460	346490
chr11	35060841	35060871
chr11	43557589	43557619
chr11	4711026	4711056
chr11	47549516	47549546
chr1	155796034	155796064
chr1	15954073	15954103
chr11	61467873	61467903
chr11	6261674	6261704
chr11	63625310	63625340
chr11	64869578	64869608
chr1	171645081	171645111
chr1	172909649	172909679
chr11	74348379	74348409
chr11	76065471	76065501
chr11	76495665	76495695
chr11	77280333	77280363
chr11	80808728	80808758
chr11	85624706	85624736
chr11	86125191	86125221
chr11	86188612	86188642
chr11	86999317	86999347
chr11	87295803	87295833
chr11	87625797	87625827
chr11	89533747	89533777
chr11	9455927	9455957
chr1	194599425	194599455
chr11	96049344	96049374
chr11	9916233	9916263
chr12	105152924	105152954
chr12	13445786	13445816
chr1	218390070	218390100
chr1	222738842	222738872
chr12	27049329	27049359
chr12	48087431	48087461
chr12	62145011	62145041
chr12	64187592	64187622
chr12	66057623	66057653
chr1	26770915	26770945
chr12	70395409	70395439
chr12	73716653	73716683
chr12	74337889	74337919
chr12	7638832	7638862
chr12	76661806	76661836
chr12	79916979	79917009
chr1	29032523	29032553
chr13	101253391	101253421
chr13	107322326	107322356
chr13	20346969	20346999
chr13	28796808	28796838
chr1	32964946	32964976
chr13	31797361	31797391
chr13	44917132	44917162
chr13	72994847	72994877
chr13	75776246	75776276
chr14	100526847	100526877
chr14	102699866	102699896
chr14	103836847	103836877
chr14	44927594	44927624
chr14	58071056	58071086
chr14	58383970	58384000
chr14	59363457	59363487
chr14	61827841	61827871
chr14	63300822	63300852
chr14	65832857	65832887
chr14	71371007	71371037
chr14	75985234	75985264
chr14	77757564	77757594
chr14	83645363	83645393
chr14	92161066	92161096
chr14	95112326	95112356
chr14	95350707	95350737
chr15	55396536	55396566
chr15	58380734	58380764
chr15	58728731	58728761
chr15	66558159	66558189
chr15	99285722	99285752
chr16	19180072	19180102
chr16	30741237	30741267
chr16	34572666	34572696
chr16	4568336	4568366
chr16	75322900	75322930
chr1	7133216	7133246
chr17	17919335	17919365
chr1	71914231	71914261
chr17	28087165	28087195
chr17	29413169	29413199
chr17	2965954	2965984
chr17	4338583	4338613
chr17	50499974	50500004
chr17	57254108	57254138
chr17	60065324	60065354
chr17	62988641	62988671
chr17	67530586	67530616
chr17	70022396	70022426
chr1	78100013	78100043
chr17	82126378	82126408
chr18	56792910	56792940
chr18	74770993	74771023
chr1	8941963	8941993
chr1	92601908	92601938
chr19	35662985	35663015
chr19	39078882	39078912
chr19	58235607	58235637
chr20	14337754	14337784
chr20	23143205	23143235
chr20	2842840	2842870
chr20	28811495	28811525
chr20	29090481	29090511
chr20	37543887	37543917
chr20	38242584	38242614
chr20	41081007	41081037
chr20	43696597	43696627
chr20	51353900	51353930
chr20	53158217	53158247
chr20	53773801	53773831
chr2	119349315	119349345
chr21	26137846	26137876
chr21	34203488	34203518
chr21	37348728	37348758
chr21	38159449	38159479
chr21	42956619	42956649
chr2	174841794	174841824
chr2	179129670	179129700
chr2	205071960	205071990
chr22	17742585	17742615
chr22	21826074	21826104
chr2	229431525	229431555
chr22	31218069	31218099
chr2	235281381	235281411
chr2	23823684	23823714
chr22	40511791	40511821
chr2	241289463	241289493
chr2	38748916	38748946
chr2	53879409	53879439
chr2	57168094	57168124
chr2	61362069	61362099
chr3	125963990	125964020
chr3	127742147	127742177
chr3	138883233	138883263
chr3	160502297	160502327
chr3	185909572	185909602
chr3	194126342	194126372
chr3	4356095	4356125
chr3	4906079	4906109
chr3	52799223	52799253
chr3	61844941	61844971
chr3	71008664	71008694
chr3	8751315	8751345
chr4	101189305	101189335
chr4	112938625	112938655
chr4	165131408	165131438
chr4	174187338	174187368
chr4	180664980	180665010
chr4	24676516	24676546
chr4	2664220	2664250
chr4	49648689	49648719
chr4	74032200	74032230
chr4	77455003	77455033
chr4	77455909	77455939
chr4	88708342	88708372
chr4	89582603	89582633
chr5	133238107	133238137
chr5	134705787	134705817
chr5	14364230	14364260
chr5	160351659	160351689
chr5	170203468	170203498
chr5	33630335	33630365
chr5	61658685	61658715
chr5	67157163	67157193
chr5	73455139	73455169
chr6	13476633	13476663
chr6	147276437	147276467
chr6	42907265	42907295
chr6	52882999	52883029
chr6	56695874	56695904
chr6	5904691	5904721
chr6	80251978	80252008
chr7	123701700	123701730
chr7	134606500	134606530
chr7	139168180	139168210
chr7	6033506	6033536
chr7	6090672	6090702
chr7	73342106	73342136
chr7	7595618	7595648
chr7	90933621	90933651
chr7	94244904	94244934
chr7	94545445	94545475
chr7	95931902	95931932
chr8	108759305	108759335
chr8	121163372	121163402
chr8	125465877	125465907
chr8	28324477	28324507
chr8	37780014	37780044
chr8	40690796	40690826
chr8	4712730	4712760
chr8	54042719	54042749
chr8	74110124	74110154
chr8	95862861	95862891
chr8	99353996	99354026
chr9	108850474	108850504
chr9	121244734	121244764
chr9	130682850	130682880
chr9	137651386	137651416
chr9	21640677	21640707
chr9	239681	239711
chr9	63822209	63822239
chr9	76658780	76658810
chr9	91876603	91876633
chrX	103374211	103374241
chrX	130259456	130259486
chrX	140818137	140818167
chrX	15535766	15535796
chrX	72126722	72126752
