## Supplementary material for "The cistrome response to hypoxia in human umbilical vein endothelial cells": Singh--Bass_Supplemental_FILE_S2: xstreme.tsv

RANK	SEED_MOTIF	CLUSTER	SOURCE	ID	ALT_ID	CONSENSUS	WIDTH	SITES	SEA_PVALUE	EVALUE	EVALUE_ACC	SIM_SOURCE	SIM_MOTIF	MOTIF_URL
1	1	1	STREME	1-NCCATCW	STREME-1	NCCATCW	7	109	4.65e-006	8.21e-001	1	db/motif_databases/HUMAN/HOCOMOCOv11_core_HUMAN_mono_meme_format.meme	ZSC22_HUMAN.H11MO.0.C	http://hocomoco.autosome.ru/motif/ZSC22_HUMAN.H11MO.0.C
2	1	2	STREME	2-ACARWGA	STREME-2	ACARWGA	7	34	1.73e-005	1.50e+000	1	STREME	2-ACARWGA
3	1	3	db/motif_databases/HUMAN/HOCOMOCOv11_core_HUMAN_mono_meme_format.meme	TF7L1_HUMAN.H11MO.0.B		DBBCTTTGAWSTB	13	141	2.28e-005	9.26e-003	1	db/motif_databases/HUMAN/HOCOMOCOv11_core_HUMAN_mono_meme_format.meme	TF7L1_HUMAN.H11MO.0.B	http://hocomoco.autosome.ru/motif/TF7L1_HUMAN.H11MO.0.B
4	1	4	MEME	AGRRAGGVAGAGADG	MEME-2	AGRRAGGVAGAGADG	15	13	8.94e-004	1.30e-002	1	db/motif_databases/HUMAN/HOCOMOCOv11_core_HUMAN_mono_meme_format.meme	FLI1_HUMAN.H11MO.0.A	http://hocomoco.autosome.ru/motif/FLI1_HUMAN.H11MO.0.A
5	0	1	MEME	GCCACYAGRGGGCAS	MEME-1	GCCACYAGRGGGCAS	15	11	2.90e-003	3.10e-008	1	db/motif_databases/HUMAN/HOCOMOCOv11_core_HUMAN_mono_meme_format.meme	CTCF_HUMAN.H11MO.0.A	http://hocomoco.autosome.ru/motif/CTCF_HUMAN.H11MO.0.A
6	0	2	STREME	3-CCAAAGH	STREME-3	CCAAAGH	7	79	1.69e-002	1.91e+000	1	db/motif_databases/HUMAN/HOCOMOCOv11_core_HUMAN_mono_meme_format.meme	HNF4G_HUMAN.H11MO.0.B	http://hocomoco.autosome.ru/motif/HNF4G_HUMAN.H11MO.0.B
# XSTREME (Motif Discovery and Enrichment Analysis): Version 5.5.5 released on Thu Sep 14 08:48:04 2023 +1000
# The format of this file is described at https://meme-suite.org/meme/doc/xstreme-output-format.html
# xstreme --oc . --time 240 --streme-totallength 4000000 --meme-searchsize 100000 --dna --order 0 --evt 0.05 --minw 6 --maxw 15 --align center --meme-mod zoops --m db/motif_databases/HUMAN/HOCOMOCOv11_core_HUMAN_mono_meme_format.meme --p cluster_6_coord_nodup.txt.fa
