## Supplementary material for "The cistrome response to hypoxia in human umbilical vein endothelial cells": Singh--Bass_Supplemental_FILE_S2: cluster_7_coord_nodup.txt

chr10	101025446	101025476
chr10	101691815	101691845
chr10	103916405	103916435
chr10	103954502	103954532
chr10	104209619	104209649
chr10	104355479	104355509
chr10	105448737	105448767
chr10	106341223	106341253
chr10	1093450	1093480
chr10	109676018	109676048
chr10	111554279	111554309
chr10	112579792	112579822
chr10	112628389	112628419
chr10	113682780	113682810
chr10	114781739	114781769
chr10	122806006	122806036
chr10	124741466	124741496
chr10	126465487	126465517
chr10	127959505	127959535
chr10	129138210	129138240
chr10	15204939	15204969
chr10	15589226	15589256
chr10	19675161	19675191
chr10	23285607	23285637
chr10	26461298	26461328
chr10	26882168	26882198
chr10	27204235	27204265
chr10	29939477	29939507
chr10	30080275	30080305
chr10	31264935	31264965
chr10	31520601	31520631
chr10	34466846	34466876
chr10	35105795	35105825
chr10	3530770	3530800
chr10	3795502	3795532
chr10	42080003	42080033
chr10	51475580	51475610
chr10	5294249	5294279
chr10	59830188	59830218
chr10	60448396	60448426
chr10	6135815	6135845
chr10	62398988	62399018
chr10	6248777	6248807
chr10	63756259	63756289
chr10	63801651	63801681
chr10	6576951	6576981
chr10	66657525	66657555
chr10	69129200	69129230
chr10	72710703	72710733
chr10	72766328	72766358
chr10	72834390	72834420
chr10	74416352	74416382
chr10	74463734	74463764
chr10	74724731	74724761
chr10	7785898	7785928
chr10	80629349	80629379
chr10	80775359	80775389
chr10	84517065	84517095
chr10	86458463	86458493
chr10	88886478	88886508
chr10	88932810	88932840
chr10	89466893	89466923
chr10	90450836	90450866
chr10	93218246	93218276
chr10	94346824	94346854
chr10	95962046	95962076
chr10	96073963	96073993
chr10	98155462	98155492
chr10	99429702	99429732
chr1	10031782	10031812
chr11	10000984	10001014
chr11	100525838	100525868
chr11	10300599	10300629
chr11	103217432	103217462
chr11	103601458	103601488
chr11	103778784	103778814
chr11	104636812	104636842
chr11	105673962	105673992
chr11	10707192	10707222
chr11	107405241	107405271
chr11	107598731	107598761
chr11	107854504	107854534
chr11	109234543	109234573
chr11	110003133	110003163
chr11	110376878	110376908
chr11	111216696	111216726
chr11	111599783	111599813
chr11	113523281	113523311
chr11	117027235	117027265
chr11	117226590	117226620
chr11	118559972	118560002
chr11	118907128	118907158
chr11	119104993	119105023
chr11	120519233	120519263
chr11	12090199	12090229
chr11	121541946	121541976
chr11	121851695	121851725
chr11	122090843	122090873
chr11	122218626	122218656
chr11	122890606	122890636
chr11	123247375	123247405
chr11	124168786	124168816
chr11	124493816	124493846
chr11	125874688	125874718
chr11	12731535	12731565
chr11	128831166	128831196
chr11	129507542	129507572
chr11	14790086	14790116
chr11	14832366	14832396
chr11	16120398	16120428
chr11	16317025	16317055
chr1	116481152	116481182
chr11	16568679	16568709
chr11	16788565	16788595
chr1	117128766	117128796
chr11	17208875	17208905
chr1	117823523	117823553
chr11	18616148	18616178
chr11	20113438	20113468
chr1	12124968	12124998
chr11	23334049	23334079
chr11	23603890	23603920
chr11	24097794	24097824
chr11	30647511	30647541
chr11	32093665	32093695
chr11	33400745	33400775
chr11	336932	336962
chr11	36702800	36702830
chr1	13715074	13715104
chr11	40489890	40489920
chr11	43683500	43683530
chr11	44829794	44829824
chr11	4541962	4541992
chr11	47236614	47236644
chr11	47353444	47353474
chr1	149939211	149939241
chr1	151571778	151571808
chr11	5574515	5574545
chr1	157489543	157489573
chr11	57732669	57732699
chr11	57784872	57784902
chr1	15795331	15795361
chr11	5863512	5863542
chr1	160287287	160287317
chr1	160972764	160972794
chr11	61385236	61385266
chr11	62556303	62556333
chr11	62589425	62589455
chr11	63024937	63024967
chr11	66312201	66312231
chr11	67187021	67187051
chr11	67389530	67389560
chr11	6800399	6800429
chr1	168218287	168218317
chr11	6847130	6847160
chr1	169375135	169375165
chr11	69444183	69444213
chr11	70203180	70203210
chr1	170757510	170757540
chr11	7122140	7122170
chr11	71461654	71461684
chr11	71830443	71830473
chr11	71927647	71927677
chr11	71935532	71935562
chr11	72368140	72368170
chr11	72872548	72872578
chr1	173330534	173330564
chr1	173830141	173830171
chr1	173920335	173920365
chr1	174654875	174654905
chr11	74937887	74937917
chr1	175573070	175573100
chr11	76420401	76420431
chr11	76553680	76553710
chr11	77776943	77776973
chr1	179473058	179473088
chr11	79925066	79925096
chr11	84780882	84780912
chr11	86075102	86075132
chr11	86318381	86318411
chr11	8660439	8660469
chr11	87119260	87119290
chr11	87310303	87310333
chr11	89291577	89291607
chr1	191221380	191221410
chr11	91935946	91935976
chr1	192521250	192521280
chr11	93646268	93646298
chr11	94236587	94236617
chr11	9475353	9475383
chr11	94829575	94829605
chr11	94947871	94947901
chr11	9594821	9594851
chr11	95951839	95951869
chr11	96807184	96807214
chr1	198141382	198141412
chr1	198316645	198316675
chr1	200069974	200070004
chr1	202351052	202351082
chr1	203271189	203271219
chr1	207859123	207859153
chr12	1023607	1023637
chr12	104500010	104500040
chr12	113076676	113076706
chr12	116800888	116800918
chr12	117713218	117713248
chr12	117857861	117857891
chr12	120131154	120131184
chr12	120147549	120147579
chr12	120349846	120349876
chr12	121230419	121230449
chr12	121460233	121460263
chr12	122290131	122290161
chr12	122882604	122882634
chr12	124907824	124907854
chr12	124951565	124951595
chr1	21255390	21255420
chr1	212648093	212648123
chr12	13063470	13063500
chr1	213075309	213075339
chr12	133161821	133161851
chr1	218759013	218759043
chr1	220640559	220640589
chr12	21453046	21453076
chr12	24779070	24779100
chr1	225508576	225508606
chr12	25922827	25922857
chr1	226398777	226398807
chr12	28906545	28906575
chr12	29073660	29073690
chr1	23100397	23100427
chr1	231682827	231682857
chr1	235843579	235843609
chr1	235910754	235910784
chr12	42504234	42504264
chr1	244426687	244426717
chr1	244635515	244635545
chr12	46254816	46254846
chr12	46446706	46446736
chr12	49121626	49121656
chr12	50161349	50161379
chr12	50302981	50303011
chr12	53468389	53468419
chr12	60741504	60741534
chr12	66140939	66140969
chr12	66192847	66192877
chr12	71747162	71747192
chr12	75191977	75192007
chr12	76735157	76735187
chr12	83943647	83943677
chr12	88065555	88065585
chr12	88153638	88153668
chr12	95282059	95282089
chr12	96592809	96592839
chr13	101818778	101818808
chr13	110349150	110349180
chr13	111275214	111275244
chr13	112566413	112566443
chr13	20229996	20230026
chr13	43938489	43938519
chr13	44483871	44483901
chr13	69969528	69969558
chr13	78121645	78121675
chr1	39030800	39030830
chr1	39806985	39807015
chr1	39846547	39846577
chr1	39890206	39890236
chr14	100408648	100408678
chr14	103564292	103564322
chr14	35314749	35314779
chr1	43791274	43791304
chr14	52519959	52519989
chr14	54358795	54358825
chr14	56376897	56376927
chr14	58108134	58108164
chr14	64891970	64892000
chr14	67667477	67667507
chr14	68606960	68606990
chr14	79364678	79364708
chr14	85536597	85536627
chr14	90402566	90402596
chr14	92511641	92511671
chr14	96521326	96521356
chr14	96853034	96853064
chr14	98681648	98681678
chr14	99391849	99391879
chr1	50735523	50735553
chr15	101666974	101667004
chr15	27154812	27154842
chr15	34138254	34138284
chr15	42650776	42650806
chr15	48796003	48796033
chr15	51578665	51578695
chr15	52726085	52726115
chr15	56882193	56882223
chr1	55893318	55893348
chr15	59415950	59415980
chr15	61033083	61033113
chr15	63487472	63487502
chr15	64465001	64465031
chr15	65745617	65745647
chr15	67085303	67085333
chr15	71698540	71698570
chr15	79552831	79552861
chr15	81279198	81279228
chr15	85577457	85577487
chr15	87666583	87666613
chr16	11914698	11914728
chr1	61608101	61608131
chr16	19764552	19764582
chr16	23110108	23110138
chr16	25036243	25036273
chr1	62526943	62526973
chr16	79080971	79081001
chr16	80526590	80526620
chr16	85050689	85050719
chr16	86828539	86828569
chr17	14706357	14706387
chr17	16817643	16817673
chr17	26603912	26603942
chr17	2682035	2682065
chr17	28594109	28594139
chr17	28763848	28763878
chr17	28876719	28876749
chr17	31526443	31526473
chr17	32468517	32468547
chr17	47339900	47339930
chr17	48687023	48687053
chr17	50892931	50892961
chr17	51169150	51169180
chr17	5308131	5308161
chr17	62743003	62743033
chr17	69957119	69957149
chr17	7822878	7822908
chr17	79775479	79775509
chr18	10227509	10227539
chr18	23958411	23958441
chr18	24030353	24030383
chr1	82774539	82774569
chr18	28599256	28599286
chr18	43564004	43564034
chr18	44244903	44244933
chr18	47968426	47968456
chr1	8549329	8549359
chr1	85605202	85605232
chr18	58396951	58396981
chr18	68967799	68967829
chr18	70132518	70132548
chr18	71006623	71006653
chr18	78116169	78116199
chr18	9449034	9449064
chr19	14461008	14461038
chr19	21089015	21089045
chr19	33416378	33416408
chr19	35050814	35050844
chr1	94026036	94026066
chr19	43594834	43594864
chr19	45128128	45128158
chr19	45394032	45394062
chr19	47157784	47157814
chr19	4871513	4871543
chr19	55418352	55418382
chr20	14828243	14828273
chr20	23868188	23868218
chr20	2454937	2454967
chr20	284919	284949
chr20	31075549	31075579
chr20	34409550	34409580
chr20	34579262	34579292
chr20	35340825	35340855
chr20	35398230	35398260
chr20	43409452	43409482
chr20	44856154	44856184
chr20	46052304	46052334
chr20	4860034	4860064
chr20	49526868	49526898
chr20	52026965	52026995
chr20	5219483	5219513
chr20	62895539	62895569
chr20	8572045	8572075
chr2	10097573	10097603
chr21	10567335	10567365
chr21	10577862	10577892
chr21	10755923	10755953
chr2	113165703	113165733
chr2	120270293	120270323
chr2	121548975	121549005
chr21	26507155	26507185
chr2	132958939	132958969
chr2	133917907	133917937
chr2	138351038	138351068
chr2	146364843	146364873
chr2	150740798	150740828
chr2	15159867	15159897
chr2	157336328	157336358
chr2	173884581	173884611
chr2	174547095	174547125
chr2	175090161	175090191
chr2	177415638	177415668
chr2	180631553	180631583
chr2	186716602	186716632
chr21	9005894	9005924
chr2	190594919	190594949
chr22	11376648	11376678
chr2	218229497	218229527
chr2	219339180	219339210
chr22	20090687	20090717
chr2	224460379	224460409
chr22	24558308	24558338
chr2	224807312	224807342
chr2	232292785	232292815
chr2	232915315	232915345
chr22	34919766	34919796
chr2	235594192	235594222
chr22	36242789	36242819
chr22	36306952	36306982
chr2	241211292	241211322
chr22	41393830	41393860
chr22	41499342	41499372
chr22	43184007	43184037
chr22	46330844	46330874
chr22	50237320	50237350
chr2	25522292	25522322
chr2	28571265	28571295
chr2	32495099	32495129
chr2	36524186	36524216
chr2	51516880	51516910
chr2	55901521	55901551
chr2	56386649	56386679
chr2	74155926	74155956
chr3	104667937	104667967
chr3	112673331	112673361
chr3	113899990	113900020
chr3	119148980	119149010
chr3	119839369	119839399
chr3	120795206	120795236
chr3	120884682	120884712
chr3	12135196	12135226
chr3	121877418	121877448
chr3	12366179	12366209
chr3	123695458	123695488
chr3	12405786	12405816
chr3	125633218	125633248
chr3	129267563	129267593
chr3	136704917	136704947
chr3	138004659	138004689
chr3	141875647	141875677
chr3	143850046	143850076
chr3	146377333	146377363
chr3	146806919	146806949
chr3	149136100	149136130
chr3	152385149	152385179
chr3	159057935	159057965
chr3	159828655	159828685
chr3	163860558	163860588
chr3	16573954	16573984
chr3	166930923	166930953
chr3	167741163	167741193
chr3	167906540	167906570
chr3	171244756	171244786
chr3	17406663	17406693
chr3	182755417	182755447
chr3	184843905	184843935
chr3	190636777	190636807
chr3	193667133	193667163
chr3	2058834	2058864
chr3	23490126	23490156
chr3	27544773	27544803
chr3	29284766	29284796
chr3	39770699	39770729
chr3	51317663	51317693
chr3	5194956	5194986
chr3	52664274	52664304
chr3	52922215	52922245
chr3	58217354	58217384
chr3	58414747	58414777
chr3	75258969	75258999
chr3	81589149	81589179
chr3	94286062	94286092
chr3	9441326	9441356
chr3	98822575	98822605
chr4	101711762	101711792
chr4	107068262	107068292
chr4	109029663	109029693
chr4	117269937	117269967
chr4	118646678	118646708
chr4	135332559	135332589
chr4	136864573	136864603
chr4	141307332	141307362
chr4	147535556	147535586
chr4	149914669	149914699
chr4	158177680	158177710
chr4	158598610	158598640
chr4	163706703	163706733
chr4	169024918	169024948
chr4	17631827	17631857
chr4	190112380	190112410
chr4	20593263	20593293
chr4	21204743	21204773
chr4	22479209	22479239
chr4	25964547	25964577
chr4	330254	330284
chr4	40316084	40316114
chr4	41948721	41948751
chr4	49643583	49643613
chr4	49657559	49657589
chr4	49711516	49711546
chr4	65155869	65155899
chr4	6757784	6757814
chr4	71026267	71026297
chr4	71126079	71126109
chr4	72326888	72326918
chr4	76722866	76722896
chr4	77309047	77309077
chr4	82834176	82834206
chr5	100166894	100166924
chr5	102775240	102775270
chr5	10425932	10425962
chr5	109097759	109097789
chr5	111684428	111684458
chr5	113030069	113030099
chr5	115437060	115437090
chr5	129024219	129024249
chr5	132012717	132012747
chr5	132162737	132162767
chr5	134289711	134289741
chr5	137002029	137002059
chr5	138760950	138760980
chr5	140312585	140312615
chr5	146668445	146668475
chr5	147531134	147531164
chr5	148741464	148741494
chr5	15687111	15687141
chr5	165790867	165790897
chr5	169581770	169581800
chr5	169887371	169887401
chr5	175799619	175799649
chr5	177456552	177456582
chr5	178951921	178951951
chr5	180107129	180107159
chr5	181040166	181040196
chr5	181182182	181182212
chr5	38994514	38994544
chr5	39607490	39607520
chr5	40485111	40485141
chr5	41214061	41214091
chr5	49602038	49602068
chr5	49661717	49661747
chr5	50959054	50959084
chr5	5141838	5141868
chr5	55390627	55390657
chr5	58326582	58326612
chr5	65424798	65424828
chr5	66313600	66313630
chr5	76218818	76218848
chr5	80091878	80091908
chr5	84032734	84032764
chr5	87210929	87210959
chr5	88268857	88268887
chr5	90530232	90530262
chr5	91346432	91346462
chr5	95026238	95026268
chr6	107457047	107457077
chr6	11575713	11575743
chr6	117293510	117293540
chr6	122139875	122139905
chr6	122492085	122492115
chr6	125114443	125114473
chr6	128899815	128899845
chr6	133124038	133124068
chr6	133916730	133916760
chr6	1346301	1346331
chr6	140180926	140180956
chr6	146993108	146993138
chr6	148530847	148530877
chr6	154433012	154433042
chr6	155520838	155520868
chr6	158594550	158594580
chr6	166576074	166576104
chr6	16876279	16876309
chr6	26052203	26052233
chr6	26081145	26081175
chr6	26102279	26102309
chr6	28239145	28239175
chr6	2932332	2932362
chr6	40845784	40845814
chr6	44096877	44096907
chr6	47322624	47322654
chr6	4858095	4858125
chr6	53330302	53330332
chr6	56902170	56902200
chr6	6547223	6547253
chr6	6788567	6788597
chr6	75126415	75126445
chr6	75615794	75615824
chr6	85363685	85363715
chr6	99467690	99467720
chr7	100041540	100041570
chr7	101138842	101138872
chr7	104231579	104231609
chr7	105065928	105065958
chr7	106598926	106598956
chr7	112383724	112383754
chr7	131233783	131233813
chr7	137837889	137837919
chr7	140733974	140734004
chr7	150778897	150778927
chr7	156354821	156354851
chr7	15949120	15949150
chr7	20037420	20037450
chr7	20390836	20390866
chr7	26198573	26198603
chr7	2777332	2777362
chr7	29978918	29978948
chr7	30938921	30938951
chr7	32550109	32550139
chr7	32922054	32922084
chr7	33024701	33024731
chr7	37619902	37619932
chr7	42886348	42886378
chr7	48110315	48110345
chr7	53083479	53083509
chr7	53296538	53296568
chr7	55250373	55250403
chr7	6066764	6066794
chr7	7823068	7823098
chr7	80613068	80613098
chr8	102301287	102301317
chr8	104418185	104418215
chr8	119730800	119730830
chr8	125121265	125121295
chr8	129161285	129161315
chr8	130232367	130232397
chr8	133139747	133139777
chr8	134720649	134720679
chr8	144869833	144869863
chr8	22465771	22465801
chr8	23161993	23162023
chr8	23942816	23942846
chr8	23965724	23965754
chr8	31153590	31153620
chr8	32546928	32546958
chr8	37740658	37740688
chr8	38176805	38176835
chr8	42203698	42203728
chr8	63323963	63323993
chr8	68490830	68490860
chr8	85203759	85203789
chr8	85206862	85206892
chr8	89090870	89090900
chr9	101545285	101545315
chr9	106943420	106943450
chr9	111314233	111314263
chr9	112636903	112636933
chr9	122144984	122145014
chr9	124410472	124410502
chr9	125822024	125822054
chr9	127418159	127418189
chr9	130107269	130107299
chr9	136766591	136766621
chr9	18665911	18665941
chr9	42253186	42253216
chr9	62868053	62868083
chr9	69118711	69118741
chr9	76772965	76772995
chr9	77821531	77821561
chr9	81708337	81708367
chr9	88439683	88439713
chr9	95341783	95341813
chr9	96680756	96680786
chrX	100768927	100768957
chrX	108492950	108492980
chrX	116870229	116870259
chrX	12901633	12901663
chrX	132190353	132190383
chrX	13298941	13298971
chrX	135319246	135319276
chrX	142836909	142836939
chrX	27449537	27449567
chrX	49346378	49346408
chrX	73904209	73904239
chrX	77862077	77862107
chrY	10657315	10657345
chrY	11327673	11327703
