## Supplementary material for "The cistrome response to hypoxia in human umbilical vein endothelial cells": Singh--Bass_Supplemental_FILE_S2: motif_alignment.txt

Query_ID	Target_ID	Optimal_offset	p-value	E-value	q-value	Overlap	Query_consensus	Target_consensus	Orientation
1	1	0	3.58521e-21	1.32653e-19	2.65306e-19	7	CTGGCTG	CTGGCTG	+
2	2	0	3.58521e-21	1.32653e-19	2.65306e-19	7	ATTTCAG	ATTTCAG	+
3	3	0	4.60417e-28	1.70354e-26	3.40709e-26	10	TGCAGCTGTG	TGCAGCTGTG	+
3	8	0	3.50197e-11	1.29573e-09	1.29573e-09	10	TGCAGCTGTG	GGCAGCTGGG	+
3	30	0	1.16164e-05	0.000429806	0.000286537	10	TGCAGCTGTG	TCCAGATGTGG	+
3	14	2	2.96665e-05	0.00109766	0.000548831	9	TGCAGCTGTG	GCAGCAGCTGG	+
3	5	0	5.18961e-05	0.00192015	0.000768062	9	TGCAGCTGTG	AGCAGATGG	+
3	29	6	7.37622e-05	0.0027292	0.000909734	9	TGCAGCTGTG	GGCAGGAACAGCTGC	-
3	26	0	0.000329499	0.0121914	0.00243829	10	TGCAGCTGTG	GACAGGTGAG	+
3	12	0	0.000452198	0.0167313	0.00304206	9	TGCAGCTGTG	AACAGATGG	+
3	13	9	0.000801232	0.0296456	0.00422909	9	TGCAGCTGTG	CAGAAGGGAAACAGCTGG	-
3	16	4	0.000824796	0.0305174	0.00422909	10	TGCAGCTGTG	GGCCCCCTGCTGTGA	+
3	6	5	0.000857249	0.0317182	0.00422909	9	TGCAGCTGTG	CAGGAAACAGCTGG	-
3	20	-1	0.00236855	0.0876364	0.00853027	9	TGCAGCTGTG	GGAGGTGGGAA	+
3	25	-2	0.0142005	0.525419	0.0456886	8	TGCAGCTGTG	CAGGTGACAGAG	-
3	15	0	0.0225235	0.83337	0.0694475	8	TGCAGCTGTG	AGCAGTTT	+
4	4	0	1.79511e-34	6.64189e-33	1.32838e-32	12	GGCAGCCATTTT	GGCAGCCATTTT	+
5	5	0	2.66858e-25	9.87374e-24	1.97475e-23	9	AGCAGATGG	AGCAGATGG	+
5	12	0	1.50636e-11	5.57351e-10	5.57351e-10	9	AGCAGATGG	AACAGATGG	+
5	14	2	1.73265e-08	6.41082e-07	4.27388e-07	9	AGCAGATGG	GCAGCAGCTGG	+
5	13	9	1.77245e-07	6.55805e-06	3.27903e-06	9	AGCAGATGG	CAGAAGGGAAACAGCTGG	-
5	29	6	1.03719e-06	3.83761e-05	1.53505e-05	9	AGCAGATGG	GGCAGGAACAGCTGC	-
5	8	0	2.31322e-06	8.55891e-05	2.85297e-05	9	AGCAGATGG	GGCAGCTGGG	+
5	3	0	1.77353e-05	0.000656205	0.000187487	9	AGCAGATGG	TGCAGCTGTG	+
5	30	1	8.93238e-05	0.00330498	0.000826245	9	AGCAGATGG	CCACATCTGGA	-
5	6	5	0.000115263	0.00426473	0.000947717	9	AGCAGATGG	CAGGAAACAGCTGG	-
5	10	5	0.00188523	0.0697535	0.0093653	9	AGCAGATGG	TGGCCACCAGGGGGCGCCA	+
5	36	2	0.00325257	0.120345	0.0150432	9	AGCAGATGG	CCACCAGAGGGCACT	-
5	26	0	0.00521206	0.192846	0.0214274	9	AGCAGATGG	GACAGGTGAG	+
5	15	0	0.00664839	0.24599	0.0258937	8	AGCAGATGG	AGCAGTTT	+
5	32	3	0.00818832	0.302968	0.0302968	9	AGCAGATGG	GCCGCCAGGGGGCGCCG	+
5	20	-1	0.0103506	0.382973	0.0364736	8	AGCAGATGG	GGAGGTGGGAA	+
6	6	0	1.92805e-41	7.13377e-40	1.42675e-39	14	CCAGCTGTTTCCTG	CCAGCTGTTTCCTG	+
6	13	0	1.81137e-11	6.70207e-10	6.70207e-10	14	CCAGCTGTTTCCTG	CCAGCTGTTTCCCTTCTG	+
6	29	0	2.08931e-06	7.73044e-05	5.15363e-05	14	CCAGCTGTTTCCTG	GCAGCTGTTCCTGCC	+
6	14	0	7.74366e-05	0.00286516	0.00118098	11	CCAGCTGTTTCCTG	CCAGCTGCTGC	-
6	12	0	7.97961e-05	0.00295246	0.00118098	9	CCAGCTGTTTCCTG	CCATCTGTT	-
6	8	1	0.000110118	0.00407437	0.00135812	9	CCAGCTGTTTCCTG	CCCAGCTGCC	-
6	5	0	0.000134433	0.00497402	0.00142115	9	CCAGCTGTTTCCTG	CCATCTGCT	-
6	3	1	0.000540665	0.0200046	0.00500115	9	CCAGCTGTTTCCTG	CACAGCTGCA	-
6	25	-2	0.000619727	0.0229299	0.00509553	12	CCAGCTGTTTCCTG	CTCTGTCACCTG	+
6	30	1	0.000979628	0.0362462	0.00724925	10	CCAGCTGTTTCCTG	TCCAGATGTGG	+
6	26	1	0.00995262	0.368247	0.0566534	9	CCAGCTGTTTCCTG	CTCACCTGTC	-
7	7	0	1.27075e-26	4.70178e-25	9.40357e-25	9	AAAGGTCAG	AAAGGTCAG	+
7	17	6	6.60992e-05	0.00244567	0.00185186	9	AAAGGTCAG	GGGGTCAGAGGTCAGGG	+
7	34	1	7.50755e-05	0.00277779	0.00185186	9	AAAGGTCAG	CAAAGGTCAGAGG	+
7	11	2	0.00266434	0.0985807	0.0492903	9	AAAGGTCAG	AACTAGGTCAGGG	+
8	8	0	5.52501e-29	2.04425e-27	4.08851e-27	10	GGCAGCTGGG	GGCAGCTGGG	+
8	3	0	1.24269e-10	4.59795e-09	4.59795e-09	10	GGCAGCTGGG	TGCAGCTGTG	+
8	14	2	1.70623e-06	6.31306e-05	4.20871e-05	9	GGCAGCTGGG	GCAGCAGCTGG	+
8	5	0	6.09397e-06	0.000225477	0.000112738	9	GGCAGCTGGG	AGCAGATGG	+
8	29	6	3.80252e-05	0.00140693	0.000500744	9	GGCAGCTGGG	GGCAGGAACAGCTGC	-
8	12	0	4.06008e-05	0.00150223	0.000500744	9	GGCAGCTGGG	AACAGATGG	+
8	13	9	6.66458e-05	0.0024659	0.000704542	9	GGCAGCTGGG	CAGAAGGGAAACAGCTGG	-
8	30	0	0.000189978	0.0070292	0.0017573	10	GGCAGCTGGG	TCCAGATGTGG	+
8	6	5	0.000278871	0.0103182	0.00229294	9	GGCAGCTGGG	CAGGAAACAGCTGG	-
8	26	0	0.000463378	0.017145	0.00310249	10	GGCAGCTGGG	GACAGGTGAG	+
8	20	-1	0.00163006	0.0603121	0.00753901	9	GGCAGCTGGG	GGAGGTGGGAA	+
8	15	0	0.0149143	0.551828	0.0525551	8	GGCAGCTGGG	AGCAGTTT	+
8	25	-2	0.0156889	0.580489	0.0527717	8	GGCAGCTGGG	CAGGTGACAGAG	-
8	16	4	0.023398	0.865725	0.0744616	10	GGCAGCTGGG	GGCCCCCTGCTGTGA	+
9	9	0	1.00091e-32	3.70336e-31	7.40671e-31	11	TTCTCAGGAAA	TTCTCAGGAAA	+
9	33	-2	0.00338047	0.125078	0.083385	9	TTCTCAGGAAA	AACAGGAAGGG	+
10	10	0	0	0	0	19	TGGCCACCAGGGGGCGCCA	TGGCCACCAGGGGGCGCCA	+
10	36	-3	2.80344e-16	1.03727e-14	1.03727e-14	15	TGGCCACCAGGGGGCGCCA	CCACCAGAGGGCACT	-
10	32	-2	4.62303e-16	1.71052e-14	1.14035e-14	17	TGGCCACCAGGGGGCGCCA	GCCGCCAGGGGGCGCCG	+
10	5	-5	0.00354842	0.131291	0.0656457	9	TGGCCACCAGGGGGCGCCA	AGCAGATGG	+
10	16	-1	0.0056856	0.210367	0.0665828	15	TGGCCACCAGGGGGCGCCA	TCACAGCAGGGGGCC	-
10	12	-5	0.00597733	0.221161	0.0665828	9	TGGCCACCAGGGGGCGCCA	AACAGATGG	+
10	14	-3	0.00629837	0.23304	0.0665828	11	TGGCCACCAGGGGGCGCCA	GCAGCAGCTGG	+
10	13	4	0.0109632	0.405639	0.090142	14	TGGCCACCAGGGGGCGCCA	CAGAAGGGAAACAGCTGG	-
11	11	0	5.91273e-38	2.18771e-36	4.37542e-36	13	AACTAGGTCAGGG	AACTAGGTCAGGG	+
11	22	4	8.10545e-08	2.99902e-06	2.99902e-06	13	AACTAGGTCAGGG	AGGGAAGTGGGTCAGAAGG	+
11	34	-1	7.81339e-07	2.89096e-05	1.9273e-05	12	AACTAGGTCAGGG	CAAAGGTCAGAGG	+
11	17	4	1.13407e-06	4.19606e-05	2.09803e-05	13	AACTAGGTCAGGG	GGGGTCAGAGGTCAGGG	+
11	7	-2	0.00370344	0.137027	0.0548109	9	AACTAGGTCAGGG	AAAGGTCAG	+
12	12	0	3.38867e-25	1.25381e-23	2.50762e-23	9	AACAGATGG	AACAGATGG	+
12	5	0	1.32284e-11	4.8945e-10	4.8945e-10	9	AACAGATGG	AGCAGATGG	+
12	13	9	5.33793e-07	1.97503e-05	1.31669e-05	9	AACAGATGG	CAGAAGGGAAACAGCTGG	-
12	14	2	3.32167e-06	0.000122902	6.14509e-05	9	AACAGATGG	GCAGCAGCTGG	+
12	29	6	5.55601e-06	0.000205572	8.22289e-05	9	AACAGATGG	GGCAGGAACAGCTGC	-
12	8	0	1.59333e-05	0.000589532	0.000196511	9	AACAGATGG	GGCAGCTGGG	+
12	6	5	9.62718e-05	0.00356206	0.00101773	9	AACAGATGG	CAGGAAACAGCTGG	-
12	3	0	0.000173094	0.00640448	0.00160112	9	AACAGATGG	TGCAGCTGTG	+
12	30	1	0.000207239	0.00766784	0.00170396	9	AACAGATGG	CCACATCTGGA	-
12	10	5	0.00361386	0.133713	0.0172454	9	AACAGATGG	TGGCCACCAGGGGGCGCCA	+
12	36	2	0.00386805	0.143118	0.0172454	9	AACAGATGG	CCACCAGAGGGCACT	-
12	26	0	0.00396177	0.146585	0.0172454	9	AACAGATGG	GACAGGTGAG	+
12	32	3	0.00843011	0.311914	0.0346571	9	AACAGATGG	GCCGCCAGGGGGCGCCG	+
12	15	0	0.0163846	0.606229	0.0635121	8	AACAGATGG	AGCAGTTT	+
12	16	1	0.0175922	0.65091	0.0635121	9	AACAGATGG	TCACAGCAGGGGGCC	-
12	20	-1	0.0198816	0.735618	0.0668744	8	AACAGATGG	GGAGGTGGGAA	+
13	13	0	0	0	0	18	CCAGCTGTTTCCCTTCTG	CCAGCTGTTTCCCTTCTG	+
13	6	0	1.77698e-11	6.57483e-10	6.57483e-10	14	CCAGCTGTTTCCCTTCTG	CCAGCTGTTTCCTG	+
13	5	0	1.07378e-08	3.97298e-07	2.12449e-07	9	CCAGCTGTTTCCCTTCTG	CCATCTGCT	-
13	14	0	1.14837e-08	4.24897e-07	2.12449e-07	11	CCAGCTGTTTCCCTTCTG	CCAGCTGCTGC	-
13	12	0	1.65249e-08	6.11422e-07	2.44569e-07	9	CCAGCTGTTTCCCTTCTG	CCATCTGTT	-
13	29	0	2.29576e-07	8.49431e-06	2.83144e-06	15	CCAGCTGTTTCCCTTCTG	GCAGCTGTTCCTGCC	+
13	8	1	6.18998e-06	0.000229029	6.54369e-05	9	CCAGCTGTTTCCCTTCTG	CCCAGCTGCC	-
13	30	1	5.54906e-05	0.00205315	0.000513288	10	CCAGCTGTTTCCCTTCTG	TCCAGATGTGG	+
13	3	1	7.86455e-05	0.00290989	0.000646641	9	CCAGCTGTTTCCCTTCTG	CACAGCTGCA	-
13	15	-1	0.00367201	0.135864	0.0194092	8	CCAGCTGTTTCCCTTCTG	AAACTGCT	-
13	26	1	0.00590705	0.218561	0.0291415	9	CCAGCTGTTTCCCTTCTG	CTCACCTGTC	-
13	22	0	0.0113114	0.418522	0.0477053	18	CCAGCTGTTTCCCTTCTG	CCTTCTGACCCACTTCCCT	-
13	10	5	0.0120495	0.44583	0.0477053	14	CCAGCTGTTTCCCTTCTG	TGGCGCCCCCTGGTGGCCA	-
13	18	-5	0.0222686	0.823937	0.0749033	13	CCAGCTGTTTCCCTTCTG	TGCTTTTAGCCTCTTCC	+
13	16	2	0.0297395	1.10036	0.0956836	13	CCAGCTGTTTCCCTTCTG	TCACAGCAGGGGGCC	-
14	14	0	8.00726e-31	2.96269e-29	5.92537e-29	11	GCAGCAGCTGG	GCAGCAGCTGG	+
14	29	4	4.0846e-08	1.5113e-06	1.5113e-06	11	GCAGCAGCTGG	GGCAGGAACAGCTGC	-
14	5	-2	6.25474e-08	2.31425e-06	1.54284e-06	9	GCAGCAGCTGG	AGCAGATGG	+
14	13	7	4.86973e-07	1.8018e-05	9.00901e-06	11	GCAGCAGCTGG	CAGAAGGGAAACAGCTGG	-
14	8	-2	1.46155e-06	5.40772e-05	2.16309e-05	9	GCAGCAGCTGG	GGCAGCTGGG	+
14	30	-1	2.31495e-06	8.5653e-05	2.8551e-05	10	GCAGCAGCTGG	CCACATCTGGA	-
14	12	-2	3.72769e-06	0.000137925	3.9407e-05	9	GCAGCAGCTGG	AACAGATGG	+
14	3	-2	1.18891e-05	0.000439896	0.000109974	9	GCAGCAGCTGG	TGCAGCTGTG	+
14	6	3	7.62962e-05	0.00282296	0.000627324	11	GCAGCAGCTGG	CAGGAAACAGCTGG	-
14	15	-2	0.00550571	0.203711	0.0226346	8	GCAGCAGCTGG	AGCAGTTT	+
14	16	2	0.00646759	0.239301	0.0251896	11	GCAGCAGCTGG	GGCCCCCTGCTGTGA	+
14	26	-2	0.01176	0.435121	0.0414401	9	GCAGCAGCTGG	GACAGGTGAG	+
14	20	-3	0.0141836	0.524794	0.0456343	8	GCAGCAGCTGG	GGAGGTGGGAA	+
14	10	3	0.0259647	0.960695	0.0738996	11	GCAGCAGCTGG	TGGCCACCAGGGGGCGCCA	+
14	36	0	0.0334093	1.23614	0.0915662	11	GCAGCAGCTGG	CCACCAGAGGGCACT	-
15	15	0	3.42934e-22	1.26885e-20	2.53771e-20	8	AGCAGTTT	AGCAGTTT	+
15	16	4	0.00482476	0.178516	0.0766949	8	AGCAGTTT	TCACAGCAGGGGGCC	-
15	14	2	0.0052441	0.194032	0.0766949	8	AGCAGTTT	CCAGCTGCTGC	-
15	5	0	0.00535461	0.19812	0.0766949	8	AGCAGTTT	AGCAGATGG	+
15	13	9	0.00691801	0.255966	0.0766949	8	AGCAGTTT	CAGAAGGGAAACAGCTGG	-
15	8	0	0.0069742	0.258045	0.0766949	8	AGCAGTTT	GGCAGCTGGG	+
15	3	0	0.00918849	0.339974	0.0766949	8	AGCAGTTT	TGCAGCTGTG	+
15	12	0	0.00932776	0.345127	0.0766949	8	AGCAGTTT	AACAGATGG	+
16	16	0	7.37644e-42	2.72928e-40	5.45856e-40	15	GGCCCCCTGCTGTGA	GGCCCCCTGCTGTGA	+
16	3	-4	0.00029694	0.0109868	0.0109868	10	GGCCCCCTGCTGTGA	TGCAGCTGTG	+
16	30	-4	0.00199898	0.0739621	0.0493081	11	GGCCCCCTGCTGTGA	TCCAGATGTGG	+
16	8	-4	0.00447555	0.165595	0.0827977	10	GGCCCCCTGCTGTGA	GGCAGCTGGG	+
16	14	-5	0.00661267	0.244669	0.0887043	10	GGCCCCCTGCTGTGA	CCAGCTGCTGC	-
16	12	-5	0.00745969	0.276009	0.0887043	9	GGCCCCCTGCTGTGA	CCATCTGTT	-
17	17	0	0	0	0	17	GGGGTCAGAGGTCAGGG	GGGGTCAGAGGTCAGGG	+
17	34	-5	2.51743e-10	9.31448e-09	9.31448e-09	12	GGGGTCAGAGGTCAGGG	CAAAGGTCAGAGG	+
17	11	-4	1.25849e-06	4.6564e-05	3.10427e-05	13	GGGGTCAGAGGTCAGGG	AACTAGGTCAGGG	+
17	7	-6	1.46959e-05	0.000543747	0.000271874	9	GGGGTCAGAGGTCAGGG	AAAGGTCAG	+
17	22	0	5.74293e-05	0.00212488	0.000849954	17	GGGGTCAGAGGTCAGGG	AGGGAAGTGGGTCAGAAGG	+
17	25	-5	0.00380707	0.140861	0.0469538	12	GGGGTCAGAGGTCAGGG	CAGGTGACAGAG	-
18	18	0	0	0	0	17	TGCTTTTAGCCTCTTCC	TGCTTTTAGCCTCTTCC	+
18	13	5	0.000270954	0.0100253	0.0100253	13	TGCTTTTAGCCTCTTCC	CCAGCTGTTTCCCTTCTG	+
19	19	0	3.38867e-26	1.25381e-24	2.50762e-24	9	ATGAGTCAT	ATGAGTCAT	+
20	20	0	3.00272e-32	1.11101e-30	2.22201e-30	11	GGAGGTGGGAA	GGAGGTGGGAA	+
20	25	-1	0.00023902	0.00884372	0.00884372	10	GGAGGTGGGAA	CAGGTGACAGAG	-
21	21	0	0	0	0	20	GAGCCTGGTACAGAGCCTGG	GAGCCTGGTACAGAGCCTGG	+
22	22	0	0	0	0	19	AGGGAAGTGGGTCAGAAGG	AGGGAAGTGGGTCAGAAGG	+
22	11	-4	4.47033e-08	1.65402e-06	1.65402e-06	13	AGGGAAGTGGGTCAGAAGG	AACTAGGTCAGGG	+
22	17	0	4.67143e-05	0.00172843	0.00115229	17	AGGGAAGTGGGTCAGAAGG	GGGGTCAGAGGTCAGGG	+
22	34	-5	0.00178763	0.0661423	0.0330711	13	AGGGAAGTGGGTCAGAAGG	CAAAGGTCAGAGG	+
23	23	0	1.59644e-37	5.90682e-36	1.18136e-35	13	CCCTTTGATGTGG	CCCTTTGATGTGG	+
23	27	1	4.6419e-16	1.7175e-14	1.7175e-14	13	CCCTTTGATGTGG	TTCCTTTGATGTGGTT	-
23	35	0	0.000390939	0.0144647	0.00964315	11	CCCTTTGATGTGG	GCCTTTGTCCC	+
23	34	-1	0.00340863	0.126119	0.0630596	12	CCCTTTGATGTGG	CCTCTGACCTTTG	-
24	24	0	4.58907e-19	1.69796e-17	1.69796e-17	7	CTCTGAG	CTCTGAG	+
25	25	0	2.17589e-35	8.05078e-34	1.61016e-33	12	CTCTGTCACCTG	CTCTGTCACCTG	+
25	20	-2	0.00011464	0.00424169	0.00424169	10	CTCTGTCACCTG	TTCCCACCTCC	-
25	6	2	0.000377627	0.0139722	0.00931481	12	CTCTGTCACCTG	CCAGCTGTTTCCTG	+
26	26	0	8.28751e-29	3.06638e-27	6.13276e-27	10	GACAGGTGAG	GACAGGTGAG	+
26	8	0	0.00040679	0.0150512	0.0120407	10	GACAGGTGAG	GGCAGCTGGG	+
26	3	0	0.000488135	0.018061	0.0120407	10	GACAGGTGAG	TGCAGCTGTG	+
26	20	-1	0.00176773	0.0654062	0.0327031	9	GACAGGTGAG	GGAGGTGGGAA	+
26	30	0	0.00308256	0.114055	0.0410762	10	GACAGGTGAG	TCCAGATGTGG	+
26	33	0	0.00333051	0.123229	0.0410762	10	GACAGGTGAG	AACAGGAAGGG	+
26	6	5	0.00841827	0.311476	0.0889931	9	GACAGGTGAG	CAGGAAACAGCTGG	-
26	12	0	0.0117252	0.433833	0.0953235	9	GACAGGTGAG	AACAGATGG	+
26	25	-2	0.0128062	0.473831	0.0953235	8	GACAGGTGAG	CAGGTGACAGAG	-
26	5	0	0.0154064	0.570038	0.0953235	9	GACAGGTGAG	AGCAGATGG	+
26	29	6	0.0154579	0.571941	0.0953235	9	GACAGGTGAG	GGCAGGAACAGCTGC	-
27	27	0	0	0	0	16	AACCACATCAAAGGAA	AACCACATCAAAGGAA	+
27	23	-2	8.7093e-17	3.22244e-15	3.22244e-15	13	AACCACATCAAAGGAA	CCACATCAAAGGG	-
27	35	-4	0.00113702	0.0420696	0.0280464	11	AACCACATCAAAGGAA	GGGACAAAGGC	-
28	28	0	5.60519e-44	2.07392e-42	4.14784e-42	15	CCCGCCTCTCCCTCC	CCCGCCTCTCCCTCC	+
29	29	0	2.58189e-41	9.553e-40	1.9106e-39	15	GCAGCTGTTCCTGCC	GCAGCTGTTCCTGCC	+
29	14	0	5.73834e-09	2.12319e-07	2.12319e-07	11	GCAGCTGTTCCTGCC	CCAGCTGCTGC	-
29	5	0	3.81645e-07	1.41209e-05	9.41391e-06	9	GCAGCTGTTCCTGCC	CCATCTGCT	-
29	13	0	8.19532e-07	3.03227e-05	1.51614e-05	15	GCAGCTGTTCCTGCC	CCAGCTGTTTCCCTTCTG	+
29	6	0	1.66822e-06	6.17243e-05	2.46897e-05	14	GCAGCTGTTCCTGCC	CCAGCTGTTTCCTG	+
29	12	0	2.02502e-06	7.49257e-05	2.49752e-05	9	GCAGCTGTTCCTGCC	CCATCTGTT	-
29	8	1	6.8542e-06	0.000253605	7.24587e-05	9	GCAGCTGTTCCTGCC	CCCAGCTGCC	-
29	3	1	1.32486e-05	0.000490197	0.000122549	9	GCAGCTGTTCCTGCC	CACAGCTGCA	-
29	30	1	3.01897e-05	0.00111702	0.000248226	10	GCAGCTGTTCCTGCC	TCCAGATGTGG	+
29	26	1	0.00275987	0.102115	0.0120135	9	GCAGCTGTTCCTGCC	CTCACCTGTC	-
29	20	3	0.00999262	0.369727	0.0389186	8	GCAGCTGTTCCTGCC	TTCCCACCTCC	-
29	16	2	0.0139438	0.515919	0.0491351	13	GCAGCTGTTCCTGCC	TCACAGCAGGGGGCC	-
29	15	-1	0.0230678	0.853508	0.0775916	8	GCAGCTGTTCCTGCC	AAACTGCT	-
30	30	0	4.40399e-31	1.62948e-29	3.25895e-29	11	TCCAGATGTGG	TCCAGATGTGG	+
30	14	-1	1.41419e-06	5.23251e-05	5.23251e-05	10	TCCAGATGTGG	CCAGCTGCTGC	-
30	3	0	6.96809e-06	0.000257819	0.00017188	10	TCCAGATGTGG	TGCAGCTGTG	+
30	8	0	5.02136e-05	0.0018579	0.000777692	10	TCCAGATGTGG	GGCAGCTGGG	+
30	29	-1	5.25468e-05	0.00194423	0.000777692	10	TCCAGATGTGG	GCAGCTGTTCCTGCC	+
30	5	-1	8.01995e-05	0.00296738	0.000989127	9	TCCAGATGTGG	CCATCTGCT	-
30	12	-1	0.000207302	0.00767016	0.00179881	9	TCCAGATGTGG	CCATCTGTT	-
30	13	-1	0.000218774	0.00809464	0.00179881	10	TCCAGATGTGG	CCAGCTGTTTCCCTTCTG	+
30	6	-1	0.000505995	0.0187218	0.0031203	10	TCCAGATGTGG	CCAGCTGTTTCCTG	+
30	26	0	0.0013345	0.0493765	0.00705378	10	TCCAGATGTGG	GACAGGTGAG	+
30	16	4	0.00308836	0.114269	0.0134435	11	TCCAGATGTGG	GGCCCCCTGCTGTGA	+
31	31	0	1.06618e-33	3.94488e-32	7.88976e-32	12	GCTCTTGCCTCT	GCTCTTGCCTCT	+
31	28	-3	0.00133922	0.0495513	0.0495513	9	GCTCTTGCCTCT	CCCGCCTCTCCCTCC	+
32	32	0	0	0	0	17	GCCGCCAGGGGGCGCCG	GCCGCCAGGGGGCGCCG	+
32	10	2	7.18132e-15	2.65709e-13	2.65709e-13	17	GCCGCCAGGGGGCGCCG	TGGCCACCAGGGGGCGCCA	+
32	36	-1	2.75505e-10	1.01937e-08	6.79579e-09	15	GCCGCCAGGGGGCGCCG	CCACCAGAGGGCACT	-
33	33	0	1.50136e-32	5.55504e-31	1.11101e-30	11	AACAGGAAGGG	AACAGGAAGGG	+
33	9	2	0.00133055	0.0492304	0.0492304	9	AACAGGAAGGG	TTCTCAGGAAA	+
33	26	0	0.00397166	0.146951	0.0979676	10	AACAGGAAGGG	GACAGGTGAG	+
34	34	0	2.12858e-36	7.87576e-35	1.57515e-34	13	CAAAGGTCAGAGG	CAAAGGTCAGAGG	+
34	17	5	2.10034e-10	7.77125e-09	7.77125e-09	12	CAAAGGTCAGAGG	GGGGTCAGAGGTCAGGG	+
34	11	1	5.38534e-07	1.99258e-05	1.32838e-05	12	CAAAGGTCAGAGG	AACTAGGTCAGGG	+
34	7	-1	2.74019e-05	0.00101387	0.000506936	9	CAAAGGTCAGAGG	AAAGGTCAG	+
34	22	5	0.00118087	0.0436923	0.0174769	13	CAAAGGTCAGAGG	AGGGAAGTGGGTCAGAAGG	+
34	20	-1	0.00371491	0.137452	0.0458172	11	CAAAGGTCAGAGG	GGAGGTGGGAA	+
34	23	-1	0.0068939	0.255074	0.0728784	12	CAAAGGTCAGAGG	CCACATCAAAGGG	-
35	35	0	3.51318e-30	1.29988e-28	2.59976e-28	11	GCCTTTGTCCC	GCCTTTGTCCC	+
35	23	0	0.000726454	0.0268788	0.0268788	11	GCCTTTGTCCC	CCCTTTGATGTGG	+
35	27	1	0.00290952	0.107652	0.0690208	11	GCCTTTGTCCC	TTCCTTTGATGTGGTT	-
35	33	0	0.00373085	0.138042	0.0690208	11	GCCTTTGTCCC	CCCTTCCTGTT	-
36	36	0	2.01226e-42	7.44538e-41	1.48908e-40	15	AGTGCCCTCTGGTGG	AGTGCCCTCTGGTGG	+
36	10	1	4.84813e-16	1.79381e-14	1.79381e-14	15	AGTGCCCTCTGGTGG	TGGCGCCCCCTGGTGGCCA	-
36	32	1	3.55665e-11	1.31596e-09	8.77307e-10	15	AGTGCCCTCTGGTGG	CGGCGCCCCCTGGCGGC	-
36	12	-4	0.00516652	0.191161	0.0764645	9	AGTGCCCTCTGGTGG	CCATCTGTT	-
36	5	-4	0.00516652	0.191161	0.0764645	9	AGTGCCCTCTGGTGG	CCATCTGCT	-
36	16	-2	0.0063674	0.235594	0.0785312	13	AGTGCCCTCTGGTGG	GGCCCCCTGCTGTGA	+
37	37	0	3.81754e-17	1.41249e-15	2.82498e-15	7	ATTGCCA	ATTGCCA	+
# Tomtom (Motif Comparison Tool): Version 5.5.5 compiled on Dec 6 2023 at 19:32:49
# The format of this file is described at https://meme-suite.org/meme/doc/tomtom-output-format.html.
# tomtom -verbosity 1 -text -thresh 0.1 ./combined.meme ./combined.meme
