## Supplementary material for "The cistrome response to hypoxia in human umbilical vein endothelial cells": Singh--Bass_Supplemental_FILE_S2: cluster_8_coord_nodup.txt

chr10	100195376	100195406
chr10	101538110	101538140
chr10	102295631	102295661
chr10	103069787	103069817
chr10	107289066	107289096
chr10	107480452	107480482
chr10	10848147	10848177
chr10	109992979	109993009
chr10	110569209	110569239
chr10	113013873	113013903
chr10	113511869	113511899
chr10	114591738	114591768
chr10	114773898	114773928
chr10	115089288	115089318
chr10	115197241	115197271
chr10	118431989	118432019
chr10	119602681	119602711
chr10	120015699	120015729
chr10	12009260	12009290
chr10	12036355	12036385
chr10	120504434	120504464
chr10	120799574	120799604
chr10	120874407	120874437
chr10	1211835	1211865
chr10	124405670	124405700
chr10	125761829	125761859
chr10	126488435	126488465
chr10	127224832	127224862
chr10	128147960	128147990
chr10	13642614	13642644
chr10	14244585	14244615
chr10	14507438	14507468
chr10	14803949	14803979
chr10	15108781	15108811
chr10	16926729	16926759
chr10	18966443	18966473
chr10	21520220	21520250
chr10	22615598	22615628
chr10	22721112	22721142
chr10	24626909	24626939
chr10	24676824	24676854
chr10	24864843	24864873
chr10	27178683	27178713
chr10	27220707	27220737
chr10	27262411	27262441
chr10	28035288	28035318
chr10	28148476	28148506
chr10	29475448	29475478
chr10	29690089	29690119
chr10	31170601	31170631
chr10	31174277	31174307
chr10	31298662	31298692
chr10	3131020	3131050
chr10	32013827	32013857
chr10	32079583	32079613
chr10	32256813	32256843
chr10	32315488	32315518
chr10	33217994	33218024
chr10	34569991	34570021
chr10	34724729	34724759
chr10	35162408	35162438
chr10	35347454	35347484
chr10	3954088	3954118
chr10	398733	398763
chr10	42597494	42597524
chr10	4267548	4267578
chr10	43190744	43190774
chr10	45993737	45993767
chr10	47391826	47391856
chr10	4814909	4814939
chr10	49343434	49343464
chr10	51108052	51108082
chr10	52304494	52304524
chr10	52618732	52618762
chr10	54427883	54427913
chr10	55101806	55101836
chr10	554312	554342
chr10	55456328	55456358
chr10	5581361	5581391
chr10	59862690	59862720
chr10	61042762	61042792
chr10	61526139	61526169
chr10	62766216	62766246
chr10	6305097	6305127
chr10	63518292	63518322
chr10	63646532	63646562
chr10	6390386	6390416
chr10	64062925	64062955
chr10	65801282	65801312
chr10	68752415	68752445
chr10	69488077	69488107
chr10	72009497	72009527
chr10	72124293	72124323
chr10	72299414	72299444
chr10	73241630	73241660
chr10	73579341	73579371
chr10	73727803	73727833
chr10	73759278	73759308
chr10	74168006	74168036
chr10	74336459	74336489
chr10	75230143	75230173
chr10	77356087	77356117
chr10	77717933	77717963
chr10	79926504	79926534
chr10	80472563	80472593
chr10	81510935	81510965
chr10	87067604	87067634
chr10	87304889	87304919
chr10	8760186	8760216
chr10	88472738	88472768
chr10	88494311	88494341
chr10	89553444	89553474
chr10	89706508	89706538
chr10	90883832	90883862
chr10	91167102	91167132
chr10	92520965	92520995
chr10	92779896	92779926
chr10	93029426	93029456
chr10	93532060	93532090
chr10	95494747	95494777
chr10	96021108	96021138
chr10	97218297	97218327
chr10	98484708	98484738
chr10	99317370	99317400
chr10	997078	997108
chr10	99880384	99880414
chr1	100011200	100011230
chr1	100455626	100455656
chr1	108680953	108680983
chr11	10222813	10222843
chr11	102643601	102643631
chr11	102981418	102981448
chr11	103117145	103117175
chr11	103917195	103917225
chr11	105609403	105609433
chr11	106540714	106540744
chr11	106645332	106645362
chr11	10684678	10684708
chr11	108143576	108143606
chr11	10814433	10814463
chr11	108406620	108406650
chr11	110356194	110356224
chr11	110471585	110471615
chr11	111378124	111378154
chr11	112280899	112280929
chr11	113000896	113000926
chr11	114178221	114178251
chr11	114463230	114463260
chr11	114671466	114671496
chr11	114732234	114732264
chr11	117117905	117117935
chr11	11731869	11731899
chr11	118285976	118286006
chr11	118364583	118364613
chr11	119288150	119288180
chr11	119757080	119757110
chr11	120432277	120432307
chr11	122229634	122229664
chr11	123736660	123736690
chr11	123990712	123990742
chr1	112465597	112465627
chr1	112468221	112468251
chr11	124808993	124809023
chr11	125472205	125472235
chr11	128254005	128254035
chr11	128373002	128373032
chr11	129219230	129219260
chr11	129904312	129904342
chr11	129911149	129911179
chr11	129960411	129960441
chr11	130489530	130489560
chr11	131859933	131859963
chr11	13222624	13222654
chr11	13337645	13337675
chr11	134552989	134553019
chr1	116817587	116817617
chr11	17353995	17354025
chr11	17789656	17789686
chr11	19232488	19232518
chr11	19711221	19711251
chr11	2242540	2242570
chr11	22627232	22627262
chr11	24288714	24288744
chr11	25352133	25352163
chr11	25826963	25826993
chr11	26867462	26867492
chr11	27485899	27485929
chr11	27486204	27486234
chr11	28008711	28008741
chr11	28698120	28698150
chr11	29802073	29802103
chr11	31286432	31286462
chr11	31844612	31844642
chr11	32512289	32512319
chr11	32649840	32649870
chr11	33242674	33242704
chr11	34441238	34441268
chr11	35836400	35836430
chr11	35952832	35952862
chr11	3896516	3896546
chr11	39229706	39229736
chr11	39599489	39599519
chr11	4210124	4210154
chr1	143697270	143697300
chr11	44763105	44763135
chr11	44818830	44818860
chr11	44977514	44977544
chr11	46526416	46526446
chr11	4668703	4668733
chr11	4690141	4690171
chr11	47354350	47354380
chr11	47523785	47523815
chr11	47530012	47530042
chr11	48168454	48168484
chr11	4853651	4853681
chr1	151889161	151889191
chr1	154494263	154494293
chr11	54580883	54580913
chr11	56019387	56019417
chr1	157121369	157121399
chr1	157205708	157205738
chr11	57457483	57457513
chr11	57768874	57768904
chr11	58714298	58714328
chr11	59001892	59001922
chr11	59428397	59428427
chr11	59539950	59539980
chr1	159829439	159829469
chr11	60097650	60097680
chr11	60124853	60124883
chr11	60472022	60472052
chr1	160801131	160801161
chr11	60919492	60919522
chr11	62038794	62038824
chr11	62428150	62428180
chr1	163113060	163113090
chr11	6343852	6343882
chr1	163902990	163903020
chr1	163948496	163948526
chr1	164127340	164127370
chr11	64195492	64195522
chr11	65155336	65155366
chr11	66472908	66472938
chr11	71466167	71466197
chr11	71879444	71879474
chr11	72384253	72384283
chr1	172893525	172893555
chr1	173220412	173220442
chr11	73329247	73329277
chr11	73539084	73539114
chr11	73758684	73758714
chr11	74348985	74349015
chr11	74588179	74588209
chr1	174690000	174690030
chr11	75874583	75874613
chr11	7637760	7637790
chr11	76814660	76814690
chr11	76956201	76956231
chr1	177586627	177586657
chr1	177946102	177946132
chr11	78432374	78432404
chr11	78467634	78467664
chr11	78478429	78478459
chr11	78504118	78504148
chr1	179143112	179143142
chr1	179246481	179246511
chr1	180481682	180481712
chr11	80554935	80554965
chr11	81041242	81041272
chr1	181084454	181084484
chr11	81416284	81416314
chr1	181434272	181434302
chr11	82702022	82702052
chr11	82713272	82713302
chr1	183139159	183139189
chr11	83239234	83239264
chr11	83815925	83815955
chr11	84781651	84781681
chr1	185818613	185818643
chr11	86369151	86369181
chr1	186898082	186898112
chr11	87193935	87193965
chr11	8770321	8770351
chr11	88924828	88924858
chr11	89365325	89365355
chr1	19097756	19097786
chr11	9112025	9112055
chr11	9118288	9118318
chr1	191281019	191281049
chr11	9305180	9305210
chr11	9308448	9308478
chr1	193101004	193101034
chr11	93578561	93578591
chr1	194138194	194138224
chr11	94235917	94235947
chr11	95705685	95705715
chr11	96332044	96332074
chr11	96372837	96372867
chr11	9817347	9817377
chr1	203039477	203039507
chr1	203340229	203340259
chr1	205459157	205459187
chr1	207982172	207982202
chr1	209260617	209260647
chr12	10042360	10042390
chr1	210124404	210124434
chr12	101708509	101708539
chr12	104324773	104324803
chr12	109569602	109569632
chr12	110576193	110576223
chr12	112013370	112013400
chr12	115329449	115329479
chr12	11696902	11696932
chr1	212067979	212068009
chr1	212350261	212350291
chr12	12690206	12690236
chr1	213221269	213221299
chr12	133037232	133037262
chr12	13422118	13422148
chr12	14176524	14176554
chr1	214570318	214570348
chr1	217682435	217682465
chr1	218299576	218299606
chr1	218591082	218591112
chr12	21350435	21350465
chr12	22445565	22445595
chr12	22508430	22508460
chr1	222679043	222679073
chr1	224028500	224028530
chr1	224928523	224928553
chr12	30723788	30723818
chr1	232046659	232046689
chr1	233321936	233321966
chr1	234147320	234147350
chr1	235247275	235247305
chr1	235330973	235331003
chr12	39559908	39559938
chr1	23966567	23966597
chr1	240069608	240069638
chr1	240160376	240160406
chr12	41918195	41918225
chr12	42332478	42332508
chr1	246320512	246320542
chr1	24635311	24635341
chr1	246474079	246474109
chr12	49198152	49198182
chr12	50747148	50747178
chr12	51419070	51419100
chr12	51740724	51740754
chr12	51987870	51987900
chr12	52728034	52728064
chr12	54230767	54230797
chr12	54838000	54838030
chr12	60015781	60015811
chr12	61993942	61993972
chr12	65625504	65625534
chr12	6570135	6570165
chr12	67943450	67943480
chr12	68290647	68290677
chr12	7040400	7040430
chr12	70728377	70728407
chr12	77665523	77665553
chr12	77943644	77943674
chr12	78146433	78146463
chr1	27905134	27905164
chr1	27924780	27924810
chr12	80336785	80336815
chr12	81648825	81648855
chr1	28456149	28456179
chr12	8532601	8532631
chr12	85628155	85628185
chr12	85920509	85920539
chr12	88458092	88458122
chr12	89191025	89191055
chr12	90921125	90921155
chr12	95299809	95299839
chr12	96645096	96645126
chr12	96904089	96904119
chr13	101514631	101514661
chr13	102580732	102580762
chr13	105175070	105175100
chr13	106372666	106372696
chr13	22842467	22842497
chr13	25267860	25267890
chr13	27211571	27211601
chr13	28555666	28555696
chr13	29138933	29138963
chr13	39078173	39078203
chr13	43085638	43085668
chr13	43347594	43347624
chr13	44365217	44365247
chr13	47111759	47111789
chr13	51095187	51095217
chr1	36006516	36006546
chr13	60535716	60535746
chr13	71509316	71509346
chr13	73069657	73069687
chr13	74287074	74287104
chr13	81191531	81191561
chr1	38691759	38691789
chr13	95223882	95223912
chr14	102333047	102333077
chr14	103500308	103500338
chr14	103715579	103715609
chr14	22656431	22656461
chr14	22704219	22704249
chr1	42763157	42763187
chr14	32513249	32513279
chr14	32606494	32606524
chr14	34818401	34818431
chr14	49354893	49354923
chr14	50561347	50561377
chr14	50860648	50860678
chr14	53230999	53231029
chr14	55095444	55095474
chr14	56372654	56372684
chr14	56781725	56781755
chr14	58263506	58263536
chr14	59348321	59348351
chr1	45945546	45945576
chr14	61716690	61716720
chr14	63864466	63864496
chr14	64040712	64040742
chr14	67816596	67816626
chr14	68071959	68071989
chr14	71098077	71098107
chr14	73210208	73210238
chr14	73478579	73478609
chr14	74299319	74299349
chr1	47527851	47527881
chr14	75306207	75306237
chr14	77646753	77646783
chr14	78902186	78902216
chr1	48435036	48435066
chr14	95671852	95671882
chr14	96762875	96762905
chr15	37580080	37580110
chr15	38708023	38708053
chr15	39445940	39445970
chr15	43187751	43187781
chr15	47194886	47194916
chr15	51650111	51650141
chr15	58275283	58275313
chr15	59213519	59213549
chr15	65148299	65148329
chr15	65749226	65749256
chr15	68744495	68744525
chr15	69113167	69113197
chr15	71390333	71390363
chr15	78047966	78047996
chr15	78062660	78062690
chr15	78474528	78474558
chr15	81514468	81514498
chr15	84749818	84749848
chr1	58692212	58692242
chr15	87108474	87108504
chr15	90389005	90389035
chr15	95768853	95768883
chr15	95852297	95852327
chr15	98736102	98736132
chr16	11071514	11071544
chr16	1469269	1469299
chr16	1616003	1616033
chr16	23665787	23665817
chr1	62648964	62648994
chr16	30818842	30818872
chr16	3166243	3166273
chr16	47094172	47094202
chr16	49553241	49553271
chr16	5058671	5058701
chr1	65274002	65274032
chr16	58164355	58164385
chr16	67038224	67038254
chr16	69531736	69531766
chr1	67293778	67293808
chr16	78144360	78144390
chr1	67829306	67829336
chr16	80780313	80780343
chr1	68116798	68116828
chr16	82900741	82900771
chr1	68901319	68901349
chr1	71687176	71687206
chr17	18646768	18646798
chr17	19662613	19662643
chr17	19695613	19695643
chr17	22521383	22521413
chr17	26768145	26768175
chr1	73197723	73197753
chr17	32879918	32879948
chr17	32924127	32924157
chr17	34276092	34276122
chr17	35632866	35632896
chr17	39178635	39178665
chr17	39931552	39931582
chr17	43012878	43012908
chr17	43694534	43694564
chr17	44066885	44066915
chr17	48890691	48890721
chr17	50482722	50482752
chr17	53146108	53146138
chr17	5625267	5625297
chr17	59081854	59081884
chr17	59404553	59404583
chr17	60500425	60500455
chr17	61837392	61837422
chr17	62548157	62548187
chr17	64299198	64299228
chr17	64461083	64461113
chr17	67529148	67529178
chr17	68998509	68998539
chr17	7940543	7940573
chr17	7988902	7988932
chr1	78085625	78085655
chr17	8125782	8125812
chr17	8285034	8285064
chr1	80876893	80876923
chr18	13684744	13684774
chr18	21451115	21451145
chr18	23361262	23361292
chr18	23630719	23630749
chr18	23829164	23829194
chr18	24096370	24096400
chr1	82704806	82704836
chr18	2828961	2828991
chr18	3008015	3008045
chr18	31852931	31852961
chr18	32120620	32120650
chr18	32137693	32137723
chr18	33014030	33014060
chr18	33673867	33673897
chr18	34822040	34822070
chr18	35014487	35014517
chr18	3999059	3999089
chr18	44079912	44079942
chr18	48956055	48956085
chr18	49736605	49736635
chr18	49796304	49796334
chr18	54209465	54209495
chr18	5449019	5449049
chr18	55343632	55343662
chr18	61789157	61789187
chr18	618817	618847
chr18	62829091	62829121
chr1	86926485	86926515
chr1	8734726	8734756
chr18	7623477	7623507
chr18	8735140	8735170
chr1	89350909	89350939
chr19	12189217	12189247
chr19	17297688	17297718
chr1	92994270	92994300
chr19	351292	351322
chr19	35651604	35651634
chr19	40222145	40222175
chr19	42585893	42585923
chr19	43463814	43463844
chr19	44057323	44057353
chr19	45612767	45612797
chr19	46012766	46012796
chr19	48469048	48469078
chr19	49929512	49929542
chr19	53271697	53271727
chr19	53773067	53773097
chr19	55410071	55410101
chr19	5572378	5572408
chr19	56254968	56254998
chr1	99168840	99168870
chr1	99558725	99558755
chr20	1400139	1400169
chr20	17982866	17982896
chr20	19692156	19692186
chr20	20923162	20923192
chr20	29085778	29085808
chr20	30424905	30424935
chr20	32304349	32304379
chr20	35998960	35998990
chr20	366764	366794
chr20	38751377	38751407
chr20	41000089	41000119
chr20	41697939	41697969
chr20	44095468	44095498
chr20	45171694	45171724
chr20	45861202	45861232
chr20	47434851	47434881
chr20	4791638	4791668
chr20	49117621	49117651
chr20	52062104	52062134
chr20	55457342	55457372
chr20	63763755	63763785
chr2	100698099	100698129
chr2	101097427	101097457
chr2	106556731	106556761
chr21	17478747	17478777
chr2	118202887	118202917
chr2	121782394	121782424
chr2	125891434	125891464
chr21	25986802	25986832
chr21	27467676	27467706
chr21	27564696	27564726
chr21	28415456	28415486
chr2	130733740	130733770
chr21	37374968	37374998
chr21	39138310	39138340
chr2	142980972	142981002
chr2	151732508	151732538
chr2	15467248	15467278
chr2	157842869	157842899
chr2	18315457	18315487
chr2	183551287	183551317
chr2	184605757	184605787
chr2	186995113	186995143
chr2	190399910	190399940
chr2	190541107	190541137
chr2	191513374	191513404
chr2	196330108	196330138
chr2	196721391	196721421
chr2	201226106	201226136
chr2	201435526	201435556
chr2	20338787	20338817
chr2	204024697	204024727
chr2	207631786	207631816
chr22	11214218	11214248
chr2	212139032	212139062
chr22	19205738	19205768
chr22	21786578	21786608
chr2	223027609	223027639
chr2	226434152	226434182
chr22	27886727	27886757
chr22	36022161	36022191
chr22	36898405	36898435
chr22	39820491	39820521
chr22	40459752	40459782
chr22	40964574	40964604
chr2	240992058	240992088
chr22	45718001	45718031
chr2	26273715	26273745
chr2	27280200	27280230
chr2	33420861	33420891
chr2	37549237	37549267
chr2	37609707	37609737
chr2	45278629	45278659
chr2	48359191	48359221
chr2	49434805	49434835
chr2	5449736	5449766
chr2	57133257	57133287
chr2	61235087	61235117
chr2	65231236	65231266
chr2	7084094	7084124
chr2	73824090	73824120
chr2	88728198	88728228
chr2	95911625	95911655
chr3	101745673	101745703
chr3	103870401	103870431
chr3	108255158	108255188
chr3	112111980	112112010
chr3	11244334	11244364
chr3	112999364	112999394
chr3	12605053	12605083
chr3	129657833	129657863
chr3	130934412	130934442
chr3	132432768	132432798
chr3	132696317	132696347
chr3	136426574	136426604
chr3	136899587	136899617
chr3	136972152	136972182
chr3	138231213	138231243
chr3	141737744	141737774
chr3	144771343	144771373
chr3	14985064	14985094
chr3	158373396	158373426
chr3	161202294	161202324
chr3	168115404	168115434
chr3	171443432	171443462
chr3	17258992	17259022
chr3	172616142	172616172
chr3	177198724	177198754
chr3	177432053	177432083
chr3	178337545	178337575
chr3	178385501	178385531
chr3	180932328	180932358
chr3	182876797	182876827
chr3	186615038	186615068
chr3	188442042	188442072
chr3	18910963	18910993
chr3	191254257	191254287
chr3	195229303	195229333
chr3	195286400	195286430
chr3	22973662	22973692
chr3	25684492	25684522
chr3	29639749	29639779
chr3	33760543	33760573
chr3	36993301	36993331
chr3	37952930	37952960
chr3	38234278	38234308
chr3	38891019	38891049
chr3	39711247	39711277
chr3	4151296	4151326
chr3	43458192	43458222
chr3	46729934	46729964
chr3	4711563	4711593
chr3	5139793	5139823
chr3	52600166	52600196
chr3	58382740	58382770
chr3	59234901	59234931
chr3	62161522	62161552
chr3	64611972	64612002
chr3	64693024	64693054
chr3	65836256	65836286
chr3	7381418	7381448
chr3	79946854	79946884
chr3	8802149	8802179
chr3	9039895	9039925
chr3	9936297	9936327
chr4	100714723	100714753
chr4	107674110	107674140
chr4	108795147	108795177
chr4	109628299	109628329
chr4	118213636	118213666
chr4	119696814	119696844
chr4	121826946	121826976
chr4	122931068	122931098
chr4	124679043	124679073
chr4	135928889	135928919
chr4	142022223	142022253
chr4	142351838	142351868
chr4	144155164	144155194
chr4	144170066	144170096
chr4	145066090	145066120
chr4	152799601	152799631
chr4	159366711	159366741
chr4	159952668	159952698
chr4	168448226	168448256
chr4	17654288	17654318
chr4	176883235	176883265
chr4	183675175	183675205
chr4	183985851	183985881
chr4	20046908	20046938
chr4	2145935	2145965
chr4	25562465	25562495
chr4	51107311	51107341
chr4	53458162	53458192
chr4	76179848	76179878
chr4	82447607	82447637
chr4	83350347	83350377
chr5	102824501	102824531
chr5	109427794	109427824
chr5	121190074	121190104
chr5	126780420	126780450
chr5	128121020	128121050
chr5	131194279	131194309
chr5	131488597	131488627
chr5	133026565	133026595
chr5	138790340	138790370
chr5	14437136	14437166
chr5	14690063	14690093
chr5	147555166	147555196
chr5	16934250	16934280
chr5	16935063	16935093
chr5	180822825	180822855
chr5	334479	334509
chr5	34183970	34184000
chr5	37607421	37607451
chr5	40224190	40224220
chr5	44873570	44873600
chr5	53123884	53123914
chr5	53757937	53757967
chr5	57095581	57095611
chr5	57435849	57435879
chr5	59319482	59319512
chr5	61167611	61167641
chr5	62558889	62558919
chr5	65002530	65002560
chr5	67130706	67130736
chr5	75842642	75842672
chr5	77239321	77239351
chr5	77705319	77705349
chr5	78202763	78202793
chr5	78789235	78789265
chr5	81507153	81507183
chr5	89574007	89574037
chr5	96869027	96869057
chr5	97791845	97791875
chr6	107238837	107238867
chr6	109025719	109025749
chr6	112890983	112891013
chr6	124870444	124870474
chr6	127266529	127266559
chr6	129634743	129634773
chr6	132191329	132191359
chr6	13559756	13559786
chr6	136317195	136317225
chr6	138943825	138943855
chr6	138951794	138951824
chr6	143897733	143897763
chr6	150867697	150867727
chr6	151437598	151437628
chr6	155081089	155081119
chr6	158072302	158072332
chr6	163003641	163003671
chr6	16432797	16432827
chr6	16753802	16753832
chr6	1833751	1833781
chr6	18470184	18470214
chr6	20668049	20668079
chr6	21719229	21719259
chr6	24738530	24738560
chr6	25427013	25427043
chr6	25744824	25744854
chr6	26224017	26224047
chr6	2675600	2675630
chr6	27816661	27816691
chr6	34460086	34460116
chr6	41367830	41367860
chr6	41856579	41856609
chr6	44159611	44159641
chr6	65298056	65298086
chr6	70756383	70756413
chr6	7190596	7190626
chr6	73755115	73755145
chr6	76365048	76365078
chr6	79465904	79465934
chr6	79506926	79506956
chr6	90231761	90231791
chr7	10658289	10658319
chr7	112281393	112281423
chr7	11632134	11632164
chr7	11830723	11830753
chr7	122745413	122745443
chr7	130115243	130115273
chr7	138230408	138230438
chr7	140843572	140843602
chr7	147092521	147092551
chr7	148682592	148682622
chr7	151327794	151327824
chr7	157555266	157555296
chr7	16557337	16557367
chr7	17885300	17885330
chr7	23055764	23055794
chr7	2713536	2713566
chr7	27686701	27686731
chr7	30492824	30492854
chr7	35709643	35709673
chr7	37235025	37235055
chr7	43164933	43164963
chr7	43575407	43575437
chr7	43700457	43700487
chr7	44900452	44900482
chr7	67590944	67590974
chr7	75667043	75667073
chr7	7579234	7579264
chr7	80511048	80511078
chr7	81620991	81621021
chr7	86351568	86351598
chr7	90992246	90992276
chr7	92549110	92549140
chr8	102651997	102652027
chr8	103594658	103594688
chr8	104219195	104219225
chr8	104494649	104494679
chr8	105658628	105658658
chr8	113617085	113617115
chr8	116674173	116674203
chr8	126544319	126544349
chr8	13180930	13180960
chr8	131915071	131915101
chr8	132192184	132192214
chr8	132606374	132606404
chr8	139436351	139436381
chr8	140764458	140764488
chr8	141113563	141113593
chr8	141837889	141837919
chr8	143342337	143342367
chr8	15843834	15843864
chr8	17922109	17922139
chr8	18626989	18627019
chr8	19078456	19078486
chr8	25327747	25327777
chr8	28657676	28657706
chr8	28730854	28730884
chr8	29160202	29160232
chr8	29753933	29753963
chr8	30447674	30447704
chr8	32673338	32673368
chr8	32692298	32692328
chr8	35067687	35067717
chr8	39004895	39004925
chr8	40016331	40016361
chr8	42246391	42246421
chr8	47548049	47548079
chr8	48873832	48873862
chr8	56668839	56668869
chr8	59088539	59088569
chr8	60619063	60619093
chr8	61684868	61684898
chr8	66609160	66609190
chr8	67600163	67600193
chr8	68576888	68576918
chr8	69063246	69063276
chr8	73280818	73280848
chr8	73550291	73550321
chr8	73652110	73652140
chr8	79770295	79770325
chr8	86264137	86264167
chr8	86499529	86499559
chr8	88177263	88177293
chr8	89130657	89130687
chr8	89840483	89840513
chr8	90579911	90579941
chr8	93443056	93443086
chr8	93641894	93641924
chr8	99080591	99080621
chr9	100345941	100345971
chr9	100526637	100526667
chr9	101495066	101495096
chr9	104761076	104761106
chr9	107321828	107321858
chr9	108959641	108959671
chr9	109157296	109157326
chr9	110134558	110134588
chr9	110704379	110704409
chr9	114309650	114309680
chr9	114662262	114662292
chr9	117483190	117483220
chr9	121060191	121060221
chr9	124874439	124874469
chr9	127317189	127317219
chr9	127590013	127590043
chr9	127708534	127708564
chr9	127834916	127834946
chr9	128256415	128256445
chr9	13043936	13043966
chr9	15393515	15393545
chr9	18633053	18633083
chr9	32489059	32489089
chr9	33498089	33498119
chr9	36328964	36328994
chr9	37251047	37251077
chr9	37796472	37796502
chr9	41806443	41806473
chr9	42335254	42335284
chr9	5455437	5455467
chr9	69128447	69128477
chr9	70435020	70435050
chr9	70577395	70577425
chr9	72815752	72815782
chr9	73064792	73064822
chr9	73398659	73398689
chr9	77696835	77696865
chr9	79007317	79007347
chr9	82366773	82366803
chr9	85955243	85955273
chr9	89814875	89814905
chr9	90362730	90362760
chr9	97426115	97426145
chr9	99162971	99163001
chr9	99220930	99220960
chrX	110456685	110456715
chrX	115147425	115147455
chrX	129709383	129709413
chrX	135473051	135473081
chrX	28417020	28417050
chrX	46833886	46833916
chrX	47826079	47826109
chrX	52253639	52253669
chrX	85315581	85315611
chrX	86946759	86946789
chrY	10999884	10999914
