## Supplementary material for "The cistrome response to hypoxia in human umbilical vein endothelial cells": Singh--Bass_Supplemental_FILE_S2: motif_alignment.txt

Query_ID	Target_ID	Optimal_offset	p-value	E-value	q-value	Overlap	Query_consensus	Target_consensus	Orientation
1	1	0	3.83261e-20	1.72467e-18	3.44934e-18	7	TGCCAAA	TGCCAAA	+
2	2	0	1.67017e-15	7.51578e-14	1.50316e-13	6	TCAGAA	TCAGAA	+
2	11	5	0.00277482	0.124867	0.0866867	6	TCAGAA	CTGAGTCAGCA	-
2	35	2	0.00322644	0.14519	0.0866867	6	TCAGAA	CAGCAGAAGCAGCAGC	-
2	6	1	0.00385274	0.173373	0.0866867	6	TCAGAA	AACAGATGG	+
2	22	1	0.00554537	0.249542	0.0998167	6	TCAGAA	AGCAGATGG	+
3	3	0	2.88422e-30	1.2979e-28	2.5958e-28	10	TTCCCAGCAT	TTCCCAGCAT	+
4	4	0	5.76844e-30	2.5958e-28	5.1916e-28	10	GGCAGCTGGG	GGCAGCTGGG	+
4	7	0	3.5546e-11	1.59957e-09	1.59957e-09	10	GGCAGCTGGG	TGCAGCTGTG	+
4	26	-1	3.22597e-07	1.45169e-05	9.6779e-06	7	GGCAGCTGGG	GCAGCTG	-
4	17	2	1.41545e-06	6.36953e-05	3.18477e-05	9	GGCAGCTGGG	GCAGCAGCTGG	+
4	22	0	6.62075e-06	0.000297934	0.000119173	9	GGCAGCTGGG	AGCAGATGG	+
4	6	0	3.43827e-05	0.00154722	0.00051574	9	GGCAGCTGGG	AACAGATGG	+
4	32	0	0.000120829	0.00543731	0.00136942	10	GGCAGCTGGG	GACAGATGGT	+
4	31	0	0.000121726	0.00547767	0.00136942	10	GGCAGCTGGG	TCCAGATGTGG	+
4	15	0	0.000476487	0.0214419	0.00428839	10	GGCAGCTGGG	GACAGGTGAG	+
4	8	-1	0.00142137	0.0639616	0.00852821	9	GGCAGCTGGG	GGAGGTGGGAA	+
4	28	12	0.00395748	0.178087	0.0209514	9	GGCAGCTGGG	GGGATCCTCACTGGCAGCTGC	+
4	5	-2	0.0122546	0.551458	0.0551458	8	GGCAGCTGGG	CAGGTGACAGAG	-
5	5	0	8.30391e-37	3.73676e-35	7.47352e-35	12	CTCTGTCACCTG	CTCTGTCACCTG	+
5	10	1	1.10011e-05	0.000495051	0.000495051	11	CTCTGTCACCTG	TGTCTGTCACCT	+
5	28	8	9.8995e-05	0.00445478	0.00260763	12	CTCTGTCACCTG	GGGATCCTCACTGGCAGCTGC	+
5	8	-2	0.000115895	0.00521526	0.00260763	10	CTCTGTCACCTG	TTCCCACCTCC	-
5	37	2	0.000245746	0.0110586	0.00442344	11	CTCTGTCACCTG	CTGTCTGGCACCT	+
6	6	0	6.20684e-26	2.79308e-24	5.58616e-24	9	AACAGATGG	AACAGATGG	+
6	22	0	2.11899e-11	9.53544e-10	9.24864e-10	9	AACAGATGG	AGCAGATGG	+
6	32	0	3.08288e-11	1.3873e-09	9.24864e-10	9	AACAGATGG	GACAGATGGT	+
6	17	2	3.4437e-06	0.000154967	7.74833e-05	9	AACAGATGG	GCAGCAGCTGG	+
6	4	0	1.55089e-05	0.000697902	0.000279161	9	AACAGATGG	GGCAGCTGGG	+
6	26	-1	7.35152e-05	0.00330818	0.00110273	7	AACAGATGG	GCAGCTG	-
6	7	0	0.00017239	0.00775757	0.00221645	9	AACAGATGG	TGCAGCTGTG	+
6	31	1	0.000206467	0.00929102	0.00232275	9	AACAGATGG	CCACATCTGGA	-
6	15	0	0.00366205	0.164792	0.0253527	9	AACAGATGG	GACAGGTGAG	+
6	2	-1	0.00442763	0.199243	0.0265658	6	AACAGATGG	TCAGAA	+
6	44	2	0.00481768	0.216796	0.0270994	9	AACAGATGG	CCACTAGATGGCACT	-
6	8	-1	0.0179533	0.807897	0.0850418	8	AACAGATGG	GGAGGTGGGAA	+
7	7	0	2.01895e-29	9.0853e-28	1.81706e-27	10	TGCAGCTGTG	TGCAGCTGTG	+
7	4	0	2.52768e-11	1.13746e-09	1.13746e-09	10	TGCAGCTGTG	GGCAGCTGGG	+
7	26	-1	1.91987e-06	8.63942e-05	5.75961e-05	7	TGCAGCTGTG	GCAGCTG	-
7	31	0	1.21872e-05	0.000548422	0.000274211	10	TGCAGCTGTG	TCCAGATGTGG	+
7	17	2	2.75559e-05	0.00124002	0.000496007	9	TGCAGCTGTG	GCAGCAGCTGG	+
7	22	0	4.33804e-05	0.00195212	0.000650707	9	TGCAGCTGTG	AGCAGATGG	+
7	15	0	0.000280058	0.0126026	0.00280058	10	TGCAGCTGTG	GACAGGTGAG	+
7	32	0	0.000368582	0.0165862	0.00331724	10	TGCAGCTGTG	GACAGATGGT	+
7	6	0	0.000424049	0.0190822	0.00346949	9	TGCAGCTGTG	AACAGATGG	+
7	8	-1	0.00239605	0.107822	0.0119803	9	TGCAGCTGTG	GGAGGTGGGAA	+
7	5	-2	0.0124839	0.561774	0.0561774	8	TGCAGCTGTG	CAGGTGACAGAG	-
7	28	12	0.0160888	0.723994	0.0689518	9	TGCAGCTGTG	GGGATCCTCACTGGCAGCTGC	+
8	8	0	3.574e-33	1.6083e-31	3.2166e-31	11	GGAGGTGGGAA	GGAGGTGGGAA	+
8	5	-1	0.000242217	0.0108998	0.0108998	10	GGAGGTGGGAA	CAGGTGACAGAG	-
8	3	-1	0.0020414	0.0918629	0.0496909	10	GGAGGTGGGAA	ATGCTGGGAA	-
8	37	-2	0.00264301	0.118935	0.0496909	9	GGAGGTGGGAA	AGGTGCCAGACAG	-
8	10	-2	0.00276061	0.124227	0.0496909	9	GGAGGTGGGAA	AGGTGACAGACA	-
8	34	1	0.00418097	0.188144	0.0537554	9	GGAGGTGGGAA	GGAGGGTGGG	+
8	4	1	0.00418097	0.188144	0.0537554	9	GGAGGTGGGAA	GGCAGCTGGG	+
8	15	1	0.00658221	0.296199	0.0740499	9	GGAGGTGGGAA	GACAGGTGAG	+
9	9	0	2.86846e-42	1.29081e-40	2.58161e-40	14	TCCTTTGATTTGCT	TCCTTTGATTTGCT	+
9	14	0	9.97378e-08	4.4882e-06	4.4882e-06	13	TCCTTTGATTTGCT	CCCTTTGATGTGG	+
9	13	1	2.44113e-07	1.09851e-05	7.32339e-06	12	TCCTTTGATTTGCT	TGCCTTTGATGTT	+
9	38	0	0.000715627	0.0322032	0.0161016	11	TCCTTTGATTTGCT	GCCATTGTTTT	+
10	10	0	3.32156e-36	1.4947e-34	2.98941e-34	12	TGTCTGTCACCT	TGTCTGTCACCT	+
10	37	1	1.51831e-15	6.83238e-14	6.83238e-14	12	TGTCTGTCACCT	CTGTCTGGCACCT	+
10	5	-1	2.83267e-05	0.0012747	0.000849802	11	TGTCTGTCACCT	CTCTGTCACCTG	+
11	11	0	8.93501e-34	4.02075e-32	8.04151e-32	11	TGCTGACTCAG	TGCTGACTCAG	+
11	2	0	0.000818701	0.0368415	0.0368415	6	TGCTGACTCAG	TTCTGA	-
12	12	0	1.16155e-32	5.22698e-31	1.0454e-30	11	TTTCCTGGAAG	TTTCCTGGAAG	+
12	43	4	0.000217085	0.00976884	0.00633793	9	TTTCCTGGAAG	TCCTCTTCCTTCC	-
12	24	3	0.000281686	0.0126759	0.00633793	10	TTTCCTGGAAG	TGCTTTCTAGGAA	+
12	25	4	0.000593859	0.0267237	0.00890789	8	TTTCCTGGAAG	CATTCTTCTTGG	-
13	13	0	3.08696e-38	1.38913e-36	2.77826e-36	13	TGCCTTTGATGTT	TGCCTTTGATGTT	+
13	14	-1	9.88371e-16	4.44767e-14	4.44767e-14	12	TGCCTTTGATGTT	CCCTTTGATGTGG	+
13	9	-1	4.49482e-07	2.02267e-05	1.34845e-05	12	TGCCTTTGATGTT	TCCTTTGATTTGCT	+
14	14	0	1.7287e-37	7.77913e-36	1.55583e-35	13	CCCTTTGATGTGG	CCCTTTGATGTGG	+
14	13	1	6.13677e-16	2.76155e-14	2.76155e-14	12	CCCTTTGATGTGG	TGCCTTTGATGTT	+
14	9	0	1.60811e-07	7.23647e-06	4.82432e-06	13	CCCTTTGATGTGG	TCCTTTGATTTGCT	+
15	15	0	9.61407e-31	4.32633e-29	8.65266e-29	10	GACAGGTGAG	GACAGGTGAG	+
15	4	0	0.000325203	0.0146341	0.0128819	10	GACAGGTGAG	GGCAGCTGGG	+
15	7	0	0.000429398	0.0193229	0.0128819	10	GACAGGTGAG	TGCAGCTGTG	+
15	8	-1	0.00145	0.0652501	0.032625	9	GACAGGTGAG	GGAGGTGGGAA	+
15	31	0	0.00276433	0.124395	0.0460103	10	GACAGGTGAG	TCCAGATGTGG	+
15	30	0	0.00349086	0.157088	0.0460103	10	GACAGGTGAG	AACAGGAAGGG	+
15	26	-1	0.00357858	0.161036	0.0460103	7	GACAGGTGAG	GCAGCTG	-
16	16	0	0	0	0	15	ATGGAAAAAAAGAAA	ATGGAAAAAAAGAAA	+
16	43	2	2.69501e-05	0.00121276	0.00121276	11	ATGGAAAAAAAGAAA	GGAAGGAAGAGGA	+
16	29	3	0.000993627	0.0447132	0.0298088	11	ATGGAAAAAAAGAAA	GAGCAGGAAGTGAG	+
16	30	2	0.00268938	0.121022	0.0605111	9	ATGGAAAAAAAGAAA	AACAGGAAGGG	+
17	17	0	1.01859e-29	4.58366e-28	9.16732e-28	11	GCAGCAGCTGG	GCAGCAGCTGG	+
17	22	-2	4.62054e-08	2.07924e-06	2.07924e-06	9	GCAGCAGCTGG	AGCAGATGG	+
17	4	-2	1.22502e-06	5.51259e-05	3.67506e-05	9	GCAGCAGCTGG	GGCAGCTGGG	+
17	26	-3	2.06458e-06	9.29061e-05	3.89161e-05	7	GCAGCAGCTGG	GCAGCTG	-
17	31	-1	2.162e-06	9.72902e-05	3.89161e-05	10	GCAGCAGCTGG	CCACATCTGGA	-
17	6	-2	3.0664e-06	0.000137988	4.5996e-05	9	GCAGCAGCTGG	AACAGATGG	+
17	32	-2	7.85874e-06	0.000353643	0.000101041	9	GCAGCAGCTGG	GACAGATGGT	+
17	7	-2	1.17831e-05	0.000530239	0.00013256	9	GCAGCAGCTGG	TGCAGCTGTG	+
17	35	2	0.000265413	0.0119436	0.00199059	11	GCAGCAGCTGG	CAGCAGAAGCAGCAGC	-
17	28	10	0.00920164	0.414074	0.0460082	11	GCAGCAGCTGG	GGGATCCTCACTGGCAGCTGC	+
17	15	-2	0.0107671	0.484521	0.0510022	9	GCAGCAGCTGG	GACAGGTGAG	+
17	8	-3	0.0129393	0.582269	0.0571637	8	GCAGCAGCTGG	GGAGGTGGGAA	+
18	18	0	0	0	0	17	TGCTTTTAGCCTCTTCC	TGCTTTTAGCCTCTTCC	+
18	25	2	0.00103891	0.0467508	0.0467508	10	TGCTTTTAGCCTCTTCC	CATTCTTCTTGG	-
19	19	0	1.92996e-31	8.68483e-30	1.73697e-29	11	GATGAGTCATC	GATGAGTCATC	+
19	42	1	5.27388e-14	2.37325e-12	2.37325e-12	11	GATGAGTCATC	GGATGAGTCACC	+
19	36	-1	2.48548e-09	1.11847e-07	7.45644e-08	9	GATGAGTCATC	GTGAGTCAC	+
19	45	0	5.6766e-06	0.000255447	7.29848e-05	10	GATGAGTCATC	TATGAGTCAC	-
20	20	0	0	0	0	15	CTCTCTGCCTCCCCC	CTCTCTGCCTCCCCC	+
20	29	0	6.19854e-05	0.00278934	0.00278934	14	CTCTCTGCCTCCCCC	CTCACTTCCTGCTC	-
20	43	0	0.00167488	0.0753697	0.0502465	13	CTCTCTGCCTCCCCC	TCCTCTTCCTTCC	-
20	10	-1	0.00333044	0.14987	0.0688647	12	CTCTCTGCCTCCCCC	TGTCTGTCACCT	+
20	5	-2	0.00382582	0.172162	0.0688647	12	CTCTCTGCCTCCCCC	CTCTGTCACCTG	+
21	21	0	0	0	0	19	AGGGAAGTGGGTCAGAAGG	AGGGAAGTGGGTCAGAAGG	+
21	39	-4	3.16989e-08	1.42645e-06	1.42645e-06	13	AGGGAAGTGGGTCAGAAGG	AACTAGGTCAGGG	+
22	22	0	6.70339e-25	3.01653e-23	6.03305e-23	9	AGCAGATGG	AGCAGATGG	+
22	6	0	2.00347e-11	9.0156e-10	9.0156e-10	9	AGCAGATGG	AACAGATGG	+
22	32	0	5.36107e-11	2.41248e-09	1.60832e-09	9	AGCAGATGG	GACAGATGGT	+
22	17	2	2.60679e-08	1.17306e-06	5.86528e-07	9	AGCAGATGG	GCAGCAGCTGG	+
22	4	0	2.67458e-06	0.000120356	4.81424e-05	9	AGCAGATGG	GGCAGCTGGG	+
22	26	-1	4.58123e-06	0.000206155	6.87185e-05	7	AGCAGATGG	GCAGCTG	-
22	7	0	2.08747e-05	0.00093936	0.000268388	9	AGCAGATGG	TGCAGCTGTG	+
22	31	1	0.00010704	0.00481679	0.0012042	9	AGCAGATGG	CCACATCTGGA	-
22	15	0	0.00499019	0.224558	0.0280527	9	AGCAGATGG	GACAGGTGAG	+
22	2	-1	0.00529884	0.238448	0.0280527	6	AGCAGATGG	TCAGAA	+
22	44	2	0.00598868	0.269491	0.0299434	9	AGCAGATGG	CCACTAGATGGCACT	-
22	8	-1	0.00914547	0.411546	0.0433207	8	AGCAGATGG	GGAGGTGGGAA	+
23	23	0	5.74891e-20	2.58701e-18	5.17402e-18	7	TGACAGC	TGACAGC	+
23	37	3	0.00237144	0.106715	0.0743207	7	TGACAGC	AGGTGCCAGACAG	-
23	10	3	0.00247736	0.111481	0.0743207	7	TGACAGC	AGGTGACAGACA	-
24	24	0	1.08043e-38	4.86196e-37	9.72391e-37	13	TGCTTTCTAGGAA	TGCTTTCTAGGAA	+
24	12	-3	0.00012477	0.00561466	0.00561466	10	TGCTTTCTAGGAA	CTTCCAGGAAA	-
25	25	0	8.30391e-37	3.73676e-35	7.47352e-35	12	CCAAGAAGAATG	CCAAGAAGAATG	+
25	43	1	6.68206e-05	0.00300693	0.00300693	12	CCAAGAAGAATG	GGAAGGAAGAGGA	+
25	12	3	0.000497558	0.0223901	0.0149267	8	CCAAGAAGAATG	CTTCCAGGAAA	-
25	29	2	0.00134425	0.0604911	0.0302455	12	CCAAGAAGAATG	GAGCAGGAAGTGAG	+
25	30	1	0.00198876	0.0894944	0.0357978	10	CCAAGAAGAATG	AACAGGAAGGG	+
25	18	7	0.00291487	0.131169	0.043723	10	CCAAGAAGAATG	GGAAGAGGCTAAAAGCA	-
25	16	-1	0.0051707	0.232682	0.0664804	11	CCAAGAAGAATG	ATGGAAAAAAAGAAA	+
26	26	0	1.67638e-16	7.54372e-15	1.50874e-14	7	CAGCTGC	CAGCTGC	+
26	17	1	8.99735e-07	4.04881e-05	3.7153e-05	7	CAGCTGC	CCAGCTGCTGC	-
26	4	2	1.23843e-06	5.57295e-05	3.7153e-05	7	CAGCTGC	CCCAGCTGCC	-
26	22	1	2.81692e-06	0.000126761	6.33806e-05	7	CAGCTGC	CCATCTGCT	-
26	7	2	4.32881e-06	0.000194796	7.79186e-05	7	CAGCTGC	CACAGCTGCA	-
26	6	1	3.80911e-05	0.0017141	0.000571367	7	CAGCTGC	CCATCTGTT	-
26	32	2	6.7947e-05	0.00305762	0.000873604	7	CAGCTGC	ACCATCTGTC	-
26	31	3	0.000530618	0.0238778	0.00477556	7	CAGCTGC	CCACATCTGGA	-
26	15	2	0.00214173	0.0963779	0.0128504	7	CAGCTGC	CTCACCTGTC	-
26	8	4	0.00707424	0.318341	0.0353712	7	CAGCTGC	TTCCCACCTCC	-
26	28	14	0.00971573	0.437208	0.0460219	7	CAGCTGC	GGGATCCTCACTGGCAGCTGC	+
26	2	-1	0.0145252	0.653634	0.0653633	6	CAGCTGC	TTCTGA	-
27	27	0	2.00955e-34	9.04296e-33	1.80859e-32	12	GCTCTTGCCTCT	GCTCTTGCCTCT	+
28	28	0	0	0	0	21	GGGATCCTCACTGGCAGCTGC	GGGATCCTCACTGGCAGCTGC	+
28	5	-8	0.000108886	0.00489989	0.00489989	12	GGGATCCTCACTGGCAGCTGC	CTCTGTCACCTG	+
28	4	-12	0.0032316	0.145422	0.096948	9	GGGATCCTCACTGGCAGCTGC	GGCAGCTGGG	+
29	29	0	1.57786e-41	7.10038e-40	1.42008e-39	14	GAGCAGGAAGTGAG	GAGCAGGAAGTGAG	+
29	30	-1	8.93436e-11	4.02046e-09	4.02046e-09	11	GAGCAGGAAGTGAG	AACAGGAAGGG	+
29	43	-1	1.19592e-08	5.38164e-07	3.58776e-07	13	GAGCAGGAAGTGAG	GGAAGGAAGAGGA	+
29	20	1	0.00110392	0.0496762	0.0248381	14	GAGCAGGAAGTGAG	GGGGGAGGCAGAGAG	-
29	16	-3	0.00187529	0.0843879	0.0337552	11	GAGCAGGAAGTGAG	ATGGAAAAAAAGAAA	+
29	25	-2	0.00494554	0.222549	0.0741831	12	GAGCAGGAAGTGAG	CCAAGAAGAATG	+
30	30	0	9.82851e-33	4.42283e-31	8.84566e-31	11	AACAGGAAGGG	AACAGGAAGGG	+
30	29	1	4.82153e-10	2.16969e-08	2.16969e-08	11	AACAGGAAGGG	GAGCAGGAAGTGAG	+
30	43	0	1.21083e-06	5.44872e-05	3.63248e-05	11	AACAGGAAGGG	GGAAGGAAGAGGA	+
30	15	0	0.00444013	0.199806	0.0828355	10	AACAGGAAGGG	GACAGGTGAG	+
30	25	-1	0.00518595	0.233368	0.0828355	10	AACAGGAAGGG	CCAAGAAGAATG	+
30	16	-2	0.0056488	0.254196	0.0828355	9	AACAGGAAGGG	ATGGAAAAAAAGAAA	+
30	12	2	0.00644276	0.289924	0.0828355	9	AACAGGAAGGG	CTTCCAGGAAA	-
31	31	0	2.6805e-31	1.20623e-29	2.41245e-29	11	TCCAGATGTGG	TCCAGATGTGG	+
31	17	-1	1.18537e-06	5.33416e-05	5.33416e-05	10	TCCAGATGTGG	CCAGCTGCTGC	-
31	7	0	7.69003e-06	0.000346051	0.000230701	10	TCCAGATGTGG	TGCAGCTGTG	+
31	4	0	6.00595e-05	0.00270268	0.00135134	10	TCCAGATGTGG	GGCAGCTGGG	+
31	22	-1	7.95785e-05	0.00358103	0.00143241	9	TCCAGATGTGG	CCATCTGCT	-
31	6	-1	0.000205318	0.00923931	0.00252994	9	TCCAGATGTGG	CCATCTGTT	-
31	32	0	0.000205463	0.00924585	0.00252994	10	TCCAGATGTGG	ACCATCTGTC	-
31	26	-1	0.000355982	0.0160192	0.00320384	7	TCCAGATGTGG	GCAGCTG	-
31	15	0	0.00130384	0.0586727	0.00782303	10	TCCAGATGTGG	GACAGGTGAG	+
32	32	0	4.32633e-28	1.94685e-26	3.8937e-26	10	GACAGATGGT	GACAGATGGT	+
32	22	0	4.91741e-11	2.21283e-09	1.47522e-09	9	GACAGATGGT	AGCAGATGG	+
32	6	0	4.91741e-11	2.21283e-09	1.47522e-09	9	GACAGATGGT	AACAGATGG	+
32	17	2	8.01775e-06	0.000360799	0.000180399	9	GACAGATGGT	GCAGCAGCTGG	+
32	4	0	4.54588e-05	0.00204564	0.000818258	10	GACAGATGGT	GGCAGCTGGG	+
32	26	-1	7.66148e-05	0.00344767	0.00114922	7	GACAGATGGT	GCAGCTG	-
32	7	0	0.000184853	0.00831838	0.00215171	10	GACAGATGGT	TGCAGCTGTG	+
32	31	1	0.000191263	0.00860685	0.00215171	10	GACAGATGGT	CCACATCTGGA	-
32	15	0	0.00418901	0.188505	0.0232958	10	GACAGATGGT	GACAGGTGAG	+
32	44	2	0.00440032	0.198014	0.0232958	10	GACAGATGGT	CCACTAGATGGCACT	-
32	8	-1	0.00776156	0.34927	0.0367653	9	GACAGATGGT	GGAGGTGGGAA	+
32	2	-1	0.00855145	0.384815	0.0384815	6	GACAGATGGT	TCAGAA	+
33	33	0	0	0	0	17	CTTGGCTCCCTGCCAAG	CTTGGCTCCCTGCCAAG	+
33	41	-1	8.16482e-16	3.67417e-14	3.63635e-14	15	CTTGGCTCCCTGCCAAG	TTGGCACCGTGCCAA	-
34	34	0	3.84563e-29	1.73053e-27	3.46107e-27	10	GGAGGGTGGG	GGAGGGTGGG	+
34	8	-1	0.00120148	0.0540665	0.0540665	9	GGAGGGTGGG	GGAGGTGGGAA	+
35	35	0	0	0	0	16	GCTGCTGCTTCTGCTG	GCTGCTGCTTCTGCTG	+
35	17	-3	0.000349967	0.0157485	0.0157485	11	GCTGCTGCTTCTGCTG	CCAGCTGCTGC	-
35	28	7	0.00285908	0.128659	0.0857725	14	GCTGCTGCTTCTGCTG	GGGATCCTCACTGGCAGCTGC	+
36	36	0	2.06895e-26	9.31027e-25	1.86205e-24	9	GTGAGTCAC	GTGAGTCAC	+
36	42	2	6.12823e-10	2.7577e-08	2.7577e-08	9	GTGAGTCAC	GGATGAGTCACC	+
36	19	1	2.10031e-09	9.45138e-08	6.30092e-08	9	GTGAGTCAC	GATGAGTCATC	+
36	45	1	1.31535e-05	0.000591909	0.000169117	9	GTGAGTCAC	TATGAGTCAC	-
36	21	6	0.0047034	0.211653	0.047034	9	GTGAGTCAC	AGGGAAGTGGGTCAGAAGG	+
36	11	0	0.00523486	0.235568	0.0471137	9	GTGAGTCAC	CTGAGTCAGCA	-
37	37	0	3.55617e-36	1.60028e-34	3.20056e-34	13	CTGTCTGGCACCT	CTGTCTGGCACCT	+
37	10	-1	1.80674e-15	8.13034e-14	8.13034e-14	12	CTGTCTGGCACCT	TGTCTGTCACCT	+
37	5	-2	0.000162274	0.00730231	0.00486821	11	CTGTCTGGCACCT	CTCTGTCACCTG	+
37	23	-3	0.00237644	0.10694	0.0534698	7	CTGTCTGGCACCT	GCTGTCA	-
37	28	6	0.00302105	0.135947	0.0543788	13	CTGTCTGGCACCT	GGGATCCTCACTGGCAGCTGC	+
37	8	-4	0.0061924	0.278658	0.0928861	9	CTGTCTGGCACCT	TTCCCACCTCC	-
38	38	0	3.574e-33	1.6083e-31	3.2166e-31	11	GCCATTGTTTT	GCCATTGTTTT	+
38	9	0	0.00122802	0.0552608	0.0552608	11	GCCATTGTTTT	TCCTTTGATTTGCT	+
39	39	0	2.31522e-38	1.04185e-36	2.0837e-36	13	AACTAGGTCAGGG	AACTAGGTCAGGG	+
39	21	4	1.53941e-07	6.92735e-06	6.92735e-06	13	AACTAGGTCAGGG	AGGGAAGTGGGTCAGAAGG	+
40	40	0	1.90359e-28	8.56614e-27	1.71323e-26	10	CTTGAGTGGC	CTTGAGTGGC	+
41	41	0	1.4013e-45	6.30584e-44	1.26117e-43	15	TTGGCACGGTGCCAA	TTGGCACGGTGCCAA	+
41	33	1	1.12243e-14	5.05094e-13	5.05094e-13	15	TTGGCACGGTGCCAA	CTTGGCAGGGAGCCAAG	-
41	1	1	0.00255323	0.114895	0.0459582	6	TTGGCACGGTGCCAA	TTTGGCA	-
42	42	0	9.64582e-32	4.34062e-30	8.68124e-30	12	GGATGAGTCACC	GGATGAGTCACC	+
42	19	-1	3.3688e-14	1.51596e-12	1.51596e-12	11	GGATGAGTCACC	GATGAGTCATC	+
42	36	-2	2.23734e-10	1.0068e-08	6.71203e-09	9	GGATGAGTCACC	GTGAGTCAC	+
42	45	-1	7.44296e-06	0.000334933	9.56952e-05	10	GGATGAGTCACC	TATGAGTCAC	-
42	21	4	0.00950293	0.427632	0.091357	12	GGATGAGTCACC	AGGGAAGTGGGTCAGAAGG	+
42	39	0	0.0101508	0.456785	0.091357	12	GGATGAGTCACC	AACTAGGTCAGGG	+
43	43	0	1.54348e-39	6.94565e-38	1.38913e-37	13	GGAAGGAAGAGGA	GGAAGGAAGAGGA	+
43	29	1	1.02129e-08	4.5958e-07	4.5958e-07	13	GGAAGGAAGAGGA	GAGCAGGAAGTGAG	+
43	30	0	1.10409e-06	4.96842e-05	3.31228e-05	11	GGAAGGAAGAGGA	AACAGGAAGGG	+
43	16	-2	7.01209e-05	0.00315544	0.00157772	11	GGAAGGAAGAGGA	ATGGAAAAAAAGAAA	+
43	12	2	0.000158885	0.00714985	0.00285994	9	GGAAGGAAGAGGA	CTTCCAGGAAA	-
43	25	-1	0.000307329	0.0138298	0.00460993	12	GGAAGGAAGAGGA	CCAAGAAGAATG	+
44	44	0	5.60519e-45	2.52234e-43	5.04467e-43	15	AGTGCCATCTAGTGG	AGTGCCATCTAGTGG	+
45	45	0	7.38361e-28	3.32262e-26	6.64525e-26	10	GTGACTCATA	GTGACTCATA	+
45	36	0	2.16712e-06	9.75203e-05	6.92238e-05	9	GTGACTCATA	GTGACTCAC	-
45	19	1	2.30746e-06	0.000103836	6.92238e-05	10	GTGACTCATA	GATGACTCATC	-
45	42	1	5.2817e-06	0.000237677	0.000118838	10	GTGACTCATA	GGTGACTCATCC	-
# Tomtom (Motif Comparison Tool): Version 5.5.5 compiled on Dec 6 2023 at 19:32:49
# The format of this file is described at https://meme-suite.org/meme/doc/tomtom-output-format.html.
# tomtom -verbosity 1 -text -thresh 0.1 ./combined.meme ./combined.meme
