## Supplementary material for "The cistrome response to hypoxia in human umbilical vein endothelial cells": Singh--Bass_Supplemental_FILE_S2: cluster_9_coord_nodup.txt

chr10	101301604	101301634
chr10	103959115	103959145
chr10	115948645	115948675
chr10	117362451	117362481
chr10	121900748	121900778
chr10	124106383	124106413
chr10	124403642	124403672
chr10	126881425	126881455
chr10	127158844	127158874
chr10	130127986	130128016
chr10	13100865	13100895
chr10	132667955	132667985
chr10	28021775	28021805
chr10	29949584	29949614
chr10	3248744	3248774
chr10	33352297	33352327
chr10	36606379	36606409
chr10	43691636	43691666
chr10	5971382	5971412
chr10	61589726	61589756
chr10	64978118	64978148
chr10	69217290	69217320
chr10	69715796	69715826
chr10	70518920	70518950
chr10	71264582	71264612
chr10	79796523	79796553
chr10	91195019	91195049
chr10	91370145	91370175
chr10	91421039	91421069
chr10	92568122	92568152
chr11	110160646	110160676
chr11	111290681	111290711
chr11	11550700	11550730
chr11	116852672	116852702
chr11	117070118	117070148
chr11	122070186	122070216
chr11	126379125	126379155
chr11	13120815	13120845
chr11	13135988	13136018
chr11	15680855	15680885
chr11	27397983	27398013
chr11	28566824	28566854
chr11	32309683	32309713
chr11	3408879	3408909
chr11	35700574	35700604
chr11	36106353	36106383
chr11	37788680	37788710
chr11	44862525	44862555
chr11	45160387	45160417
chr11	46113181	46113211
chr11	46529448	46529478
chr11	47426904	47426934
chr1	155308876	155308906
chr11	60130710	60130740
chr11	60858012	60858042
chr11	62295684	62295714
chr11	62975316	62975346
chr11	63636031	63636061
chr11	63946021	63946051
chr11	64924080	64924110
chr11	65308754	65308784
chr1	165369407	165369437
chr11	67145871	67145901
chr11	68293316	68293346
chr11	6853518	6853548
chr11	69918995	69919025
chr1	172719817	172719847
chr11	72749420	72749450
chr1	172859308	172859338
chr1	174660002	174660032
chr1	174815249	174815279
chr1	175543631	175543661
chr11	77780156	77780186
chr1	178485894	178485924
chr1	180778974	180779004
chr11	81005834	81005864
chr1	181479312	181479342
chr11	82775998	82776028
chr1	183060508	183060538
chr11	83241512	83241542
chr1	183306736	183306766
chr1	183783562	183783592
chr1	184163852	184163882
chr11	84918217	84918247
chr1	185917849	185917879
chr1	188228798	188228828
chr11	90480486	90480516
chr11	90534881	90534911
chr1	191993756	191993786
chr1	192126213	192126243
chr11	96267181	96267211
chr1	197357147	197357177
chr1	201154527	201154557
chr1	20195344	20195374
chr1	204747004	204747034
chr1	206449711	206449741
chr1	206570707	206570737
chr1	208221252	208221282
chr1	209560420	209560450
chr12	101698834	101698864
chr12	110391452	110391482
chr12	110436380	110436410
chr12	110742929	110742959
chr12	112026150	112026180
chr12	112664755	112664785
chr12	116236325	116236355
chr12	121983973	121984003
chr1	214453271	214453301
chr12	14619148	14619178
chr12	15153007	15153037
chr12	19415409	19415439
chr1	220556827	220556857
chr1	220810292	220810322
chr12	21341973	21342003
chr1	22276021	22276051
chr12	24012687	24012717
chr12	26097155	26097185
chr12	27940987	27941017
chr1	229286549	229286579
chr12	31491913	31491943
chr12	32083654	32083684
chr1	232643416	232643446
chr1	234772427	234772457
chr1	244815770	244815800
chr12	46320072	46320102
chr12	47156295	47156325
chr12	4857901	4857931
chr12	49043958	49043988
chr12	49931100	49931130
chr12	51885985	51886015
chr1	25837471	25837501
chr12	59608476	59608506
chr12	59891388	59891418
chr12	62842039	62842069
chr12	65335293	65335323
chr12	66396066	66396096
chr12	68400314	68400344
chr12	7374712	7374742
chr12	75437732	75437762
chr12	75983427	75983457
chr1	27608796	27608826
chr12	77300412	77300442
chr12	79174891	79174921
chr12	80313320	80313350
chr12	839410	839440
chr12	85923911	85923941
chr12	89397627	89397657
chr12	95774981	95775011
chr1	30852157	30852187
chr13	109355332	109355362
chr13	114183762	114183792
chr13	20354147	20354177
chr13	21045989	21046019
chr13	21625555	21625585
chr13	24204128	24204158
chr13	26867646	26867676
chr13	28558319	28558349
chr13	29994186	29994216
chr13	30454015	30454045
chr13	40672649	40672679
chr13	41916737	41916767
chr13	50085178	50085208
chr13	50320463	50320493
chr13	50592532	50592562
chr1	35762142	35762172
chr1	36300064	36300094
chr13	66618840	66618870
chr13	67075435	67075465
chr13	72166484	72166514
chr13	75725976	75726006
chr13	77443742	77443772
chr13	77779608	77779638
chr13	97911702	97911732
chr13	98558570	98558600
chr14	101058671	101058701
chr14	103837475	103837505
chr1	42186325	42186355
chr14	21923983	21924013
chr14	22084568	22084598
chr14	22469726	22469756
chr14	23175972	23176002
chr14	30988668	30988698
chr14	31038818	31038848
chr1	43232247	43232277
chr14	33934260	33934290
chr14	36241363	36241393
chr14	38336491	38336521
chr14	51341561	51341591
chr14	51726382	51726412
chr14	54329308	54329338
chr14	55867892	55867922
chr1	45727943	45727973
chr14	66597959	66597989
chr14	67414670	67414700
chr14	68181852	68181882
chr14	71147225	71147255
chr1	47262979	47263009
chr14	72884036	72884066
chr14	74066430	74066460
chr14	74793908	74793938
chr14	77537715	77537745
chr14	78998003	78998033
chr14	84490274	84490304
chr14	88824355	88824385
chr14	89340295	89340325
chr14	90601311	90601341
chr14	90616939	90616969
chr15	100043198	100043228
chr15	101127915	101127945
chr15	37125312	37125342
chr1	53949218	53949248
chr15	42138148	42138178
chr15	42216588	42216618
chr15	44297297	44297327
chr15	44385228	44385258
chr15	44658135	44658165
chr15	51888779	51888809
chr15	57149400	57149430
chr15	57476872	57476902
chr15	57866327	57866357
chr15	62769813	62769843
chr1	56285831	56285861
chr15	64531125	64531155
chr15	65319000	65319030
chr15	65525872	65525902
chr15	68783857	68783887
chr15	69557540	69557570
chr15	75509118	75509148
chr15	75672848	75672878
chr15	77508097	77508127
chr15	87609633	87609663
chr15	88454372	88454402
chr15	88834496	88834526
chr15	89192947	89192977
chr15	89332512	89332542
chr15	95734626	95734656
chr1	59707366	59707396
chr15	98428545	98428575
chr1	60947524	60947554
chr16	11105050	11105080
chr16	11689893	11689923
chr16	1301068	1301098
chr16	14024516	14024546
chr16	20938584	20938614
chr16	28549487	28549517
chr16	28897134	28897164
chr16	29777462	29777492
chr16	30042182	30042212
chr16	4226030	4226060
chr16	47076917	47076947
chr16	47970489	47970519
chr16	50079128	50079158
chr16	65118153	65118183
chr16	68367170	68367200
chr16	69124157	69124187
chr16	70340021	70340051
chr16	70653877	70653907
chr16	71816848	71816878
chr16	72832734	72832764
chr16	74826689	74826719
chr16	75403070	75403100
chr16	77468995	77469025
chr16	78148363	78148393
chr16	80152040	80152070
chr16	84506580	84506610
chr16	85056415	85056445
chr16	87407658	87407688
chr16	87877979	87878009
chr16	8905370	8905400
chr16	89333905	89333935
chr16	89425809	89425839
chr1	70133117	70133147
chr1	71050162	71050192
chr17	12041511	12041541
chr17	15818735	15818765
chr17	19338266	19338296
chr1	72037899	72037929
chr17	2054537	2054567
chr17	29872293	29872323
chr17	42180280	42180310
chr17	42347441	42347471
chr17	43309902	43309932
chr17	44863349	44863379
chr17	48181801	48181831
chr17	48416045	48416075
chr17	49688135	49688165
chr17	50396321	50396351
chr17	59287776	59287806
chr17	61592137	61592167
chr17	67312514	67312544
chr17	69818089	69818119
chr17	70256208	70256238
chr17	70622590	70622620
chr17	76005746	76005776
chr17	76174990	76175020
chr17	76427737	76427767
chr17	7745937	7745967
chr17	78014043	78014073
chr17	78059160	78059190
chr17	78535667	78535697
chr17	78819180	78819210
chr17	7897945	7897975
chr17	82154045	82154075
chr1	79151559	79151589
chr18	10094304	10094334
chr18	21100313	21100343
chr18	21897897	21897927
chr18	22386012	22386042
chr18	23626789	23626819
chr18	24628309	24628339
chr18	2516388	2516418
chr18	25234305	25234335
chr18	28651002	28651032
chr18	35325404	35325434
chr18	42030762	42030792
chr18	45785418	45785448
chr18	59988277	59988307
chr18	60693663	60693693
chr18	62586348	62586378
chr18	74722421	74722451
chr18	76709959	76709989
chr18	76805307	76805337
chr18	79930250	79930280
chr19	10099157	10099187
chr19	1249802	1249832
chr19	12724013	12724043
chr19	13721410	13721440
chr19	16739737	16739767
chr19	17223701	17223731
chr19	1745655	1745685
chr19	1837778	1837808
chr19	19489347	19489377
chr19	3244191	3244221
chr19	32464351	32464381
chr19	42081752	42081782
chr19	44890461	44890491
chr19	45326365	45326395
chr19	48351423	48351453
chr19	48853038	48853068
chr19	49208444	49208474
chr19	49306916	49306946
chr19	55197705	55197735
chr19	55304456	55304486
chr19	55809644	55809674
chr19	7629653	7629683
chr20	10849261	10849291
chr20	17920361	17920391
chr20	19692772	19692802
chr20	22851924	22851954
chr20	23258500	23258530
chr20	28788928	28788958
chr20	32746450	32746480
chr20	34022273	34022303
chr20	3404554	3404584
chr20	34059100	34059130
chr20	38173519	38173549
chr20	38221270	38221300
chr20	40239841	40239871
chr20	44196496	44196526
chr20	4563676	4563706
chr20	47950366	47950396
chr20	49676848	49676878
chr20	54649687	54649717
chr20	57545087	57545117
chr20	62791643	62791673
chr20	62847663	62847693
chr20	7490448	7490478
chr20	8415092	8415122
chr20	878921	878951
chr2	100610467	100610497
chr2	10159639	10159669
chr2	102345304	102345334
chr21	10560722	10560752
chr2	112582458	112582488
chr2	113204069	113204099
chr21	17045392	17045422
chr2	127792967	127792997
chr21	32464079	32464109
chr2	133222462	133222492
chr21	33579300	33579330
chr2	134367264	134367294
chr21	34641050	34641080
chr21	34845855	34845885
chr21	36769218	36769248
chr21	38910079	38910109
chr21	42309818	42309848
chr21	42983461	42983491
chr2	142989466	142989496
chr21	43684568	43684598
chr21	44881087	44881117
chr21	44908353	44908383
chr2	145724203	145724233
chr21	45820721	45820751
chr21	46472494	46472524
chr2	151051792	151051822
chr2	160650547	160650577
chr2	163191581	163191611
chr2	164388719	164388749
chr2	167177377	167177407
chr2	170370076	170370106
chr2	173415081	173415111
chr2	176704125	176704155
chr2	177245158	177245188
chr2	178899807	178899837
chr2	178914447	178914477
chr2	181107077	181107107
chr2	187920805	187920835
chr2	190877587	190877617
chr2	191673277	191673307
chr2	203362126	203362156
chr2	204622435	204622465
chr2	215002691	215002721
chr22	17407195	17407225
chr22	18056491	18056521
chr22	19474638	19474668
chr22	20779928	20779958
chr2	221723185	221723215
chr2	222594855	222594885
chr2	222797509	222797539
chr22	24731857	24731887
chr22	28855778	28855808
chr22	29973381	29973411
chr22	30755551	30755581
chr2	232501681	232501711
chr2	234146460	234146490
chr2	234211853	234211883
chr2	234550698	234550728
chr22	35150695	35150725
chr22	36249261	36249291
chr22	37307717	37307747
chr2	241259059	241259089
chr22	42437632	42437662
chr2	25700317	25700347
chr2	26846453	26846483
chr2	26982522	26982552
chr2	37276460	37276490
chr2	43524434	43524464
chr2	45173740	45173770
chr2	55936508	55936538
chr2	60794458	60794488
chr2	61759867	61759897
chr2	62149952	62149982
chr2	64144365	64144395
chr2	67256058	67256088
chr2	68936600	68936630
chr2	71191147	71191177
chr2	74836651	74836681
chr2	74922695	74922725
chr2	83103751	83103781
chr2	85471614	85471644
chr2	86764922	86764952
chr3	104628304	104628334
chr3	105195575	105195605
chr3	105930125	105930155
chr3	108035873	108035903
chr3	108818562	108818592
chr3	112778793	112778823
chr3	114827701	114827731
chr3	119638086	119638116
chr3	12308623	12308653
chr3	123719285	123719315
chr3	124620680	124620710
chr3	126612682	126612712
chr3	129936941	129936971
chr3	131149871	131149901
chr3	133464779	133464809
chr3	138567553	138567583
chr3	140276814	140276844
chr3	140880599	140880629
chr3	141854933	141854963
chr3	141863607	141863637
chr3	158471717	158471747
chr3	168544261	168544291
chr3	170499718	170499748
chr3	170695816	170695846
chr3	171038516	171038546
chr3	175526356	175526386
chr3	177432015	177432045
chr3	181176797	181176827
chr3	186109409	186109439
chr3	188319778	188319808
chr3	188957035	188957065
chr3	190012041	190012071
chr3	193461838	193461868
chr3	195205491	195205521
chr3	196688396	196688426
chr3	19889235	19889265
chr3	22960530	22960560
chr3	27326783	27326813
chr3	28718280	28718310
chr3	28727047	28727077
chr3	32204016	32204046
chr3	32286075	32286105
chr3	39780522	39780552
chr3	39793726	39793756
chr3	44955311	44955341
chr3	47017251	47017281
chr3	49093029	49093059
chr3	49378957	49378987
chr3	56065021	56065051
chr3	64824736	64824766
chr3	65168859	65168889
chr3	71258197	71258227
chr3	78704126	78704156
chr3	8095921	8095951
chr3	99173186	99173216
chr3	9970518	9970548
chr4	10021532	10021562
chr4	101332618	101332648
chr4	10165001	10165031
chr4	10172707	10172737
chr4	103478913	103478943
chr4	105723583	105723613
chr4	106460294	106460324
chr4	10664641	10664671
chr4	108861532	108861562
chr4	114093530	114093560
chr4	124178150	124178180
chr4	125368422	125368452
chr4	129527008	129527038
chr4	136392724	136392754
chr4	138225592	138225622
chr4	147578028	147578058
chr4	150510343	150510373
chr4	153576350	153576380
chr4	157045687	157045717
chr4	158179656	158179686
chr4	167884643	167884673
chr4	168981620	168981650
chr4	17142518	17142548
chr4	31045889	31045919
chr4	3145654	3145684
chr4	37383811	37383841
chr4	39354034	39354064
chr4	40486805	40486835
chr4	43782573	43782603
chr4	74005553	74005583
chr4	77845555	77845585
chr4	82765314	82765344
chr4	88765972	88766002
chr4	89738111	89738141
chr4	98612335	98612365
chr5	100668692	100668722
chr5	102224004	102224034
chr5	102823525	102823555
chr5	111850280	111850310
chr5	113525113	113525143
chr5	115366368	115366398
chr5	122101849	122101879
chr5	122193100	122193130
chr5	122891360	122891390
chr5	123718427	123718457
chr5	124908610	124908640
chr5	135357847	135357877
chr5	13591729	13591759
chr5	138068945	138068975
chr5	138579432	138579462
chr5	143435375	143435405
chr5	143507444	143507474
chr5	148186353	148186383
chr5	149269121	149269151
chr5	149540252	149540282
chr5	155147418	155147448
chr5	163408387	163408417
chr5	170219914	170219944
chr5	170791506	170791536
chr5	177260944	177260974
chr5	177369268	177369298
chr5	178070117	178070147
chr5	32690322	32690352
chr5	42583428	42583458
chr5	43602050	43602080
chr5	51652026	51652056
chr5	52274942	52274972
chr5	54644478	54644508
chr5	54804219	54804249
chr5	56117098	56117128
chr5	63258315	63258345
chr5	66988121	66988151
chr5	72077126	72077156
chr5	72498454	72498484
chr5	95716017	95716047
chr5	97980480	97980510
chr5	98349869	98349899
chr5	98989785	98989815
chr6	106223479	106223509
chr6	106446450	106446480
chr6	110053779	110053809
chr6	111710072	111710102
chr6	115896737	115896767
chr6	117400081	117400111
chr6	118495841	118495871
chr6	119335169	119335199
chr6	131023976	131024006
chr6	133836034	133836064
chr6	134880543	134880573
chr6	135451806	135451836
chr6	136583207	136583237
chr6	137297948	137297978
chr6	138521944	138521974
chr6	138537262	138537292
chr6	138655578	138655608
chr6	139369665	139369695
chr6	140051780	140051810
chr6	140960684	140960714
chr6	148235627	148235657
chr6	151317631	151317661
chr6	155832834	155832864
chr6	157010934	157010964
chr6	158894373	158894403
chr6	161394074	161394104
chr6	169491193	169491223
chr6	22800863	22800893
chr6	24402869	24402899
chr6	34460032	34460062
chr6	36983210	36983240
chr6	37315044	37315074
chr6	3773702	3773732
chr6	3887600	3887630
chr6	4181818	4181848
chr6	42406878	42406908
chr6	49532147	49532177
chr6	52389663	52389693
chr6	54059880	54059910
chr6	55276926	55276956
chr6	6750159	6750189
chr6	72140962	72140992
chr6	75327608	75327638
chr6	7773549	7773579
chr6	78810333	78810363
chr6	7992821	7992851
chr6	84486711	84486741
chr6	87658671	87658701
chr6	92521866	92521896
chr7	105657091	105657121
chr7	108114647	108114677
chr7	116288269	116288299
chr7	121504688	121504718
chr7	12639004	12639034
chr7	135856548	135856578
chr7	137462269	137462299
chr7	137580119	137580149
chr7	138886623	138886653
chr7	139434666	139434696
chr7	149670503	149670533
chr7	157433085	157433115
chr7	16918492	16918522
chr7	21305518	21305548
chr7	25391439	25391469
chr7	33757729	33757759
chr7	37182163	37182193
chr7	41003229	41003259
chr7	44408375	44408405
chr7	46745886	46745916
chr7	47428511	47428541
chr7	55538687	55538717
chr7	55641353	55641383
chr7	66283743	66283773
chr7	73342728	73342758
chr7	77501354	77501384
chr7	81244363	81244393
chr7	87713327	87713357
chr7	97193826	97193856
chr7	98831822	98831852
chr8	102175869	102175899
chr8	103256020	103256050
chr8	104492399	104492429
chr8	104808293	104808323
chr8	105046870	105046900
chr8	106521991	106522021
chr8	107421407	107421437
chr8	107703513	107703543
chr8	108073356	108073386
chr8	116833504	116833534
chr8	124967577	124967607
chr8	126275474	126275504
chr8	129269410	129269440
chr8	17675448	17675478
chr8	23081762	23081792
chr8	23417625	23417655
chr8	23854243	23854273
chr8	25193178	25193208
chr8	26867285	26867315
chr8	27993651	27993681
chr8	30364506	30364536
chr8	32646325	32646355
chr8	38703588	38703618
chr8	42185943	42185973
chr8	42697736	42697766
chr8	47383428	47383458
chr8	52577930	52577960
chr8	56248414	56248444
chr8	56890084	56890114
chr8	56991382	56991412
chr8	60455598	60455628
chr8	65785196	65785226
chr8	88554664	88554694
chr8	94863472	94863502
chr8	95114574	95114604
chr8	95269744	95269774
chr8	97697739	97697769
chr8	98452460	98452490
chr9	100429520	100429550
chr9	103807833	103807863
chr9	108410361	108410391
chr9	124054797	124054827
chr9	127762459	127762489
chr9	132042571	132042601
chr9	132298569	132298599
chr9	14555235	14555265
chr9	15576724	15576754
chr9	20553079	20553109
chr9	2655499	2655529
chr9	31612723	31612753
chr9	32350885	32350915
chr9	35984221	35984251
chr9	36729075	36729105
chr9	38363201	38363231
chr9	42338934	42338964
chr9	4490108	4490138
chr9	4548994	4549024
chr9	6759311	6759341
chr9	6811515	6811545
chr9	6874170	6874200
chr9	71895319	71895349
chr9	73116245	73116275
chr9	7844479	7844509
chr9	78821279	78821309
chr9	83334370	83334400
chr9	83938030	83938060
chr9	84853302	84853332
chr9	94792728	94792758
chr9	96137428	96137458
chr9	9791818	9791848
chr9	98034906	98034936
chr9	98610310	98610340
chrX	102494750	102494780
chrX	11533374	11533404
chrX	123699318	123699348
chrX	12814617	12814647
chrX	134965526	134965556
chrX	135464084	135464114
chrX	150522014	150522044
chrX	18873264	18873294
chrX	25144236	25144266
chrX	50332853	50332883
