## Supplementary material for "The cistrome response to hypoxia in human umbilical vein endothelial cells": Singh--Bass_Supplemental_FILE_S2: fimo.tsv

motif_id	motif_alt_id	sequence_name	start	stop	strand	score	p-value	q-value	matched_sequence
CCACYAGRKGGCRSH	MEME-1	chr7	41003229	41003243	+	21.0732	6.97e-09	0.000164	CCACTAGGTGGCGCC
CCACYAGRKGGCRSH	MEME-1	chr7	98831833	98831847	+	20.2561	3.38e-08	0.000351	ccagcagggggcgcc
CCACYAGRKGGCRSH	MEME-1	chr17	19338276	19338290	-	19.6707	6.61e-08	0.000351	CCACCAGGGGGCAGA
CCACYAGRKGGCRSH	MEME-1	chr18	76709966	76709980	-	19.6098	7.64e-08	0.000351	CCACCAGATGGCAGC
CCACYAGRKGGCRSH	MEME-1	chr3	123719291	123719305	-	19.4146	9.48e-08	0.000351	CCACAAGGTGGCACC
CCACYAGRKGGCRSH	MEME-1	chr22	35150697	35150711	-	19.378	1.01e-07	0.000351	CCACCAGGGGGAGCC
CCACYAGRKGGCRSH	MEME-1	chr10	124403653	124403667	-	19.2195	1.15e-07	0.000351	CCACTAGAGGGCGAT
CCACYAGRKGGCRSH	MEME-1	chr16	65118159	65118173	-	19.2073	1.2e-07	0.000351	CCACTAGAGGGCAAT
CCACYAGRKGGCRSH	MEME-1	chrX	134965541	134965555	+	18.8293	1.7e-07	0.00037	CCACTAGGGGGCAAA
CCACYAGRKGGCRSH	MEME-1	chr6	3887606	3887620	-	18.8049	1.75e-07	0.00037	CCACAAGATGGCACT
CCACYAGRKGGCRSH	MEME-1	chr17	82154048	82154062	-	18.7805	1.82e-07	0.00037	CCACTGGGGGGCAGT
CCACYAGRKGGCRSH	MEME-1	chr15	68783868	68783882	+	18.7561	1.89e-07	0.00037	CCACCAGGGGGCCCC
CCACYAGRKGGCRSH	MEME-1	chr8	104492402	104492416	-	18.5366	2.29e-07	0.00039	CCACTAGATGGAGCT
CCACYAGRKGGCRSH	MEME-1	chr20	34022288	34022302	-	18.5244	2.33e-07	0.00039	CCACTAGAGGGCCCT
CCACYAGRKGGCRSH	MEME-1	chr15	65319004	65319018	+	18.3415	2.78e-07	0.000435	CCACTGGGTGGCAGC
CCACYAGRKGGCRSH	MEME-1	chr16	84506592	84506606	-	18.0244	3.67e-07	0.000534	CCACGAGGTGGCGCC
CCACYAGRKGGCRSH	MEME-1	chr12	14619150	14619164	-	17.9512	4e-07	0.000534	CCAGCAGAGGGCAAC
CCACYAGRKGGCRSH	MEME-1	chr6	37315052	37315066	-	17.9024	4.17e-07	0.000534	CCAGAAGAGGGCAGC
CCACYAGRKGGCRSH	MEME-1	chr11	69919004	69919018	+	17.8659	4.32e-07	0.000534	CCGCCAGGGGGCAGC
CCACYAGRKGGCRSH	MEME-1	chr19	1837787	1837801	+	17.7195	4.96e-07	0.000582	CCAGCAGGTGGAGCC
CCACYAGRKGGCRSH	MEME-1	chr7	37182168	37182182	-	17.1463	8.28e-07	0.000925	TCACCAGGGGGCAGC
CCACYAGRKGGCRSH	MEME-1	chr4	37383812	37383826	-	16.9756	9.59e-07	0.000975	CCTCTAGAGGGCGCA
CCACYAGRKGGCRSH	MEME-1	chr4	3145659	3145673	+	16.8659	1.06e-06	0.000975	CCAGTAGATGGCCCT
CCACYAGRKGGCRSH	MEME-1	chr1	70133123	70133137	+	16.8537	1.07e-06	0.000975	CCACTAGATGGAGAC
CCACYAGRKGGCRSH	MEME-1	chr7	73342743	73342757	+	16.8049	1.11e-06	0.000975	CCACCAGATGTCACC
CCACYAGRKGGCRSH	MEME-1	chr5	138068946	138068960	-	16.8049	1.11e-06	0.000975	TCACCAGGGGGCGCA
CCACYAGRKGGCRSH	MEME-1	chr5	155147424	155147438	-	16.7927	1.12e-06	0.000975	CCTGCAGGGGGCACT
CCACYAGRKGGCRSH	MEME-1	chr12	49043966	49043980	-	16.5366	1.39e-06	0.00116	CCTGCAGAGGGCGCC
CCACYAGRKGGCRSH	MEME-1	chr5	98349884	98349898	-	16.439	1.5e-06	0.00121	GCACTAGATGGCACT
CCACYAGRKGGCRSH	MEME-1	chr12	79174892	79174906	-	16.1585	1.86e-06	0.00131	CCACTGGATGGCATT
CCACYAGRKGGCRSH	MEME-1	chrX	102494761	102494775	-	16.1463	1.88e-06	0.00131	CCAGGAGAGGGCACA
CCACYAGRKGGCRSH	MEME-1	chr4	43782576	43782590	+	16.122	1.92e-06	0.00131	CCAGTAGAAGGCGCA
CCACYAGRKGGCRSH	MEME-1	chr15	75509119	75509133	+	16.122	1.92e-06	0.00131	CCAGCAGGGGGAGTC
CCACYAGRKGGCRSH	MEME-1	chr2	234550708	234550722	+	16.1098	1.94e-06	0.00131	CCACTAGAGGGAGCG
CCACYAGRKGGCRSH	MEME-1	chr15	88834502	88834516	-	16.0366	2.05e-06	0.00131	CCAGCAGGTGTCGCT
CCACYAGRKGGCRSH	MEME-1	chr20	62791654	62791668	-	16.0244	2.06e-06	0.00131	CCTCTAGGGGGCGTT
CCACYAGRKGGCRSH	MEME-1	chr6	117400087	117400101	+	16	2.1e-06	0.00131	ccagcagatggcata
CCACYAGRKGGCRSH	MEME-1	chr16	70653891	70653905	-	15.9756	2.14e-06	0.00131	CCACTGGGGGTCACT
CCACYAGRKGGCRSH	MEME-1	chr12	24012700	24012714	+	15.9512	2.18e-06	0.00131	tcagcaggtggcact
CCACYAGRKGGCRSH	MEME-1	chr19	55809650	55809664	-	15.8659	2.34e-06	0.00134	CCGCCAGAGGGCGTC
CCACYAGRKGGCRSH	MEME-1	chr3	141854947	141854961	+	15.8659	2.34e-06	0.00134	ccactgggaggcagc
CCACYAGRKGGCRSH	MEME-1	chr9	20553092	20553106	+	15.7927	2.47e-06	0.00138	CCACCAGAGGTCAGA
CCACYAGRKGGCRSH	MEME-1	chr4	153576352	153576366	-	15.7317	2.58e-06	0.00141	CCACAAGGGGGAGTT
CCACYAGRKGGCRSH	MEME-1	chr1	183306751	183306765	-	15.6707	2.7e-06	0.00142	CCTCTAGGGGGAGGT
CCACYAGRKGGCRSH	MEME-1	chr22	28855786	28855800	+	15.6341	2.78e-06	0.00142	GCACTAGGGGGCAAT
CCACYAGRKGGCRSH	MEME-1	chr13	30454026	30454040	+	15.6341	2.78e-06	0.00142	ccacaaggtggaaac
CCACYAGRKGGCRSH	MEME-1	chr2	60794463	60794477	+	15.4878	3.08e-06	0.00154	CCAGTAGGTGGTGGT
CCACYAGRKGGCRSH	MEME-1	chr2	25700320	25700334	-	15.3049	3.51e-06	0.00172	CCACTAGAAGGCAAA
CCACYAGRKGGCRSH	MEME-1	chr9	38363206	38363220	-	15.2439	3.68e-06	0.00176	CCACTGGAGGGTACT
CCACYAGRKGGCRSH	MEME-1	chr3	193461843	193461857	+	15.1951	3.81e-06	0.00179	CCACAAGAGGGCCAC
CCACYAGRKGGCRSH	MEME-1	chr1	232643427	232643441	+	15.1098	4.03e-06	0.00185	CCACTAGAGGGGACC
CCACYAGRKGGCRSH	MEME-1	chr12	85923923	85923937	+	14.9512	4.5e-06	0.00201	CCACTAGGTGGTATT
CCACYAGRKGGCRSH	MEME-1	chr1	180778988	180779002	-	14.939	4.54e-06	0.00201	CCACCAGGTGGTGAT
CCACYAGRKGGCRSH	MEME-1	chr4	103478922	103478936	+	14.878	4.74e-06	0.00206	CCCcaagggggcagc
CCACYAGRKGGCRSH	MEME-1	chr2	151051792	151051806	-	14.6585	5.51e-06	0.00231	ACACTAGGTGGCATC
CCACYAGRKGGCRSH	MEME-1	chr2	170370085	170370099	+	14.6585	5.51e-06	0.00231	CCAGAGGGTGGCAGA
CCACYAGRKGGCRSH	MEME-1	chr20	62847678	62847692	-	14.4024	6.55e-06	0.00269	CCACTGGAGGGCCTC
CCACYAGRKGGCRSH	MEME-1	chr6	55276933	55276947	+	14.378	6.67e-06	0.00269	GCAGCAGATGGCAGT
CCACYAGRKGGCRSH	MEME-1	chr2	26846464	26846478	+	14.3537	6.77e-06	0.00269	TCACTAGAGGGCTCT
CCACYAGRKGGCRSH	MEME-1	chr19	42081758	42081772	+	14.2683	7.17e-06	0.00274	CCACTAGAGGTCCCA
CCACYAGRKGGCRSH	MEME-1	chr7	25391451	25391465	+	14.2561	7.23e-06	0.00274	CCAGATGGTGGCACT
CCACYAGRKGGCRSH	MEME-1	chr5	32690328	32690342	+	14.2561	7.23e-06	0.00274	ccactaggtgtctct
CCACYAGRKGGCRSH	MEME-1	chr11	63636035	63636049	-	14.0976	8e-06	0.00291	CCATTGGGTGGCAGT
CCACYAGRKGGCRSH	MEME-1	chr5	138579445	138579459	+	14.0976	8e-06	0.00291	CCACAAGGGGGATGT
CCACYAGRKGGCRSH	MEME-1	chr9	7844482	7844496	+	14.0854	8.07e-06	0.00291	TCAGCAGAGGGCATC
CCACYAGRKGGCRSH	MEME-1	chr16	68367183	68367197	+	13.9756	8.66e-06	0.00308	CCACACGGGGGCGCC
CCACYAGRKGGCRSH	MEME-1	chr7	135856558	135856572	-	13.9512	8.8e-06	0.00308	CCAGTGGATGGAGGA
CCACYAGRKGGCRSH	MEME-1	chr16	69124157	69124171	+	13.9024	9.09e-06	0.00312	CCACCTGGTGGCAAA
CCACYAGRKGGCRSH	MEME-1	chrX	12814622	12814636	+	13.8902	9.16e-06	0.00312	CCACAGGAGGTCACT
CCACYAGRKGGCRSH	MEME-1	chr5	102224007	102224021	-	13.8415	9.47e-06	0.00316	CCAGAAGGTGGTGGT
CCACYAGRKGGCRSH	MEME-1	chr3	114827708	114827722	+	13.8293	9.55e-06	0.00316	TCACTAGAGGGTGCT
CCACYAGRKGGCRSH	MEME-1	chr6	133836037	133836051	-	13.7317	1.01e-05	0.0033	CCAACAGGGGTCAGC
CCACYAGRKGGCRSH	MEME-1	chr13	21625556	21625570	+	13.378	1.26e-05	0.00406	ACAATAGGTGGCACC
CCACYAGRKGGCRSH	MEME-1	chr16	8905385	8905399	+	13.3171	1.31e-05	0.00416	ACACTAGAAGGCAGC
CCACYAGRKGGCRSH	MEME-1	chr14	36241364	36241378	+	13.1707	1.43e-05	0.00443	CCAGTTGGTGGAGCA
CCACYAGRKGGCRSH	MEME-1	chr10	101301612	101301626	+	13.1707	1.43e-05	0.00443	CCAGAGGGAGGCAGC
CCACYAGRKGGCRSH	MEME-1	chr19	10099165	10099179	+	12.9024	1.68e-05	0.00506	cagccagagggcgcc
CCACYAGRKGGCRSH	MEME-1	chr1	20195354	20195368	-	12.9024	1.68e-05	0.00506	CAGCCAGAGGGCGCC
CCACYAGRKGGCRSH	MEME-1	chr10	115948659	115948673	+	12.8659	1.72e-05	0.00511	CCATTAGAGGGAGTT
CCACYAGRKGGCRSH	MEME-1	chr4	10165015	10165029	+	12.8415	1.75e-05	0.00512	CCAGTTGGGGGCAGG
CCACYAGRKGGCRSH	MEME-1	chr19	49306924	49306938	+	12.4146	2.24e-05	0.00648	cctctgggaggcagt
CCACYAGRKGGCRSH	MEME-1	chr9	32350890	32350904	-	12.378	2.28e-05	0.00653	CCAATAGATGGAGAA
CCACYAGRKGGCRSH	MEME-1	chr2	64144374	64144388	-	12.3537	2.32e-05	0.00655	CCGTCGGGGGGCGCC
CCACYAGRKGGCRSH	MEME-1	chr12	116236340	116236354	-	12.0976	2.67e-05	0.00746	CAGCCAGAGGGCGGT
CCACYAGRKGGCRSH	MEME-1	chr10	101301609	101301623	+	11.5122	3.68e-05	0.0102	TCTCCAGAGGGAGGC
CCACYAGRKGGCRSH	MEME-1	chr9	124054808	124054822	-	11.3659	3.98e-05	0.0109	CCGCTGGGTGGCTGA
CCACYAGRKGGCRSH	MEME-1	chr2	215002696	215002710	-	11.3415	4.03e-05	0.0109	CCGCTGGAGGCCACT
CCACYAGRKGGCRSH	MEME-1	chr20	22851934	22851948	+	11.0732	4.64e-05	0.0124	ccactaggggcaggg
CCACYAGRKGGCRSH	MEME-1	chr7	81244376	81244390	+	10.9268	5e-05	0.0132	ACTGCAGATGGCGGT
CCACYAGRKGGCRSH	MEME-1	chr21	44908364	44908378	-	10.2439	7.05e-05	0.0184	CCGGGTGGTGGCGCC
CCACYAGRKGGCRSH	MEME-1	chr13	20354162	20354176	+	10.122	7.48e-05	0.0193	ccactaggttgctca
CCACYAGRKGGCRSH	MEME-1	chr8	60455604	60455618	-	10.0976	7.57e-05	0.0193	CCAGTAAGGGGAGAC
CCACYAGRKGGCRSH	MEME-1	chr18	76709970	76709984	+	9.96341	8.08e-05	0.0203	CCATCTGGTGGCCCT
CCACYAGRKGGCRSH	MEME-1	chr11	82776008	82776022	+	9.95122	8.12e-05	0.0203	cccacagagggagca
CCACYAGRKGGCRSH	MEME-1	chr3	138567566	138567580	+	9.84146	8.56e-05	0.0211	cccagaggtggcact
CCACYAGRKGGCRSH	MEME-1	chr3	168544273	168544287	-	9.7439	8.97e-05	0.0219	TCATAAGGTGGAGCT
CCACYAGRKGGCRSH	MEME-1	chr7	55538700	55538714	+	9.57317	9.72e-05	0.0235	tcaagagagggcgga
# FIMO (Find Individual Motif Occurrences): Version 5.5.5 compiled on Dec 6 2023 at 19:32:37
# The format of this file is described at https://meme-suite.org/meme/doc/fimo-output-format.html#tsv_results.
# fimo --verbosity 1 --oc fimo_out_3 --bgfile ./background --motif CCACYAGRKGGCRSH meme_out/meme.xml cluster_9_coord_nodup.txt.fa
