## Supplementary material for "The cistrome response to hypoxia in human umbilical vein endothelial cells": Singh--Bass_Supplemental_FILE_S2: fimo.tsv

motif_id	motif_alt_id	sequence_name	start	stop	strand	score	p-value	q-value	matched_sequence
CAGCACCWTGGACAG	MEME-4	chr17	42180286	42180300	-	25.5253	1.51e-09	3.29e-05	CAGCACCTTGGACAG
CAGCACCWTGGACAG	MEME-4	chr19	3244194	3244208	+	24.3838	5.3e-09	3.29e-05	CAGCACCAGGGACAG
CAGCACCWTGGACAG	MEME-4	chr10	127158852	127158866	+	24.3838	5.3e-09	3.29e-05	CAGCACCAGGGACAG
CAGCACCWTGGACAG	MEME-4	chr16	47970503	47970517	-	24.2121	6.8e-09	3.29e-05	CAGCACCTTGGAGAG
CAGCACCWTGGACAG	MEME-4	chr20	878931	878945	+	24.202	7.56e-09	3.29e-05	CAGCACCAAGGACAG
CAGCACCWTGGACAG	MEME-4	chr13	26867649	26867663	-	24.1818	8.41e-09	3.29e-05	CAGAACCATGGACAG
CAGCACCWTGGACAG	MEME-4	chr20	34059100	34059114	+	23.3939	1.14e-08	3.83e-05	CAGCACCCTGGAGAG
CAGCACCWTGGACAG	MEME-4	chr1	185917851	185917865	-	23.303	1.31e-08	3.83e-05	AAGCACCATGGAGAG
CAGCACCWTGGACAG	MEME-4	chr1	188228812	188228826	+	22.1414	3.85e-08	0.0001	cagaaccatggacaa
CAGCACCWTGGACAG	MEME-4	chr11	36106354	36106368	+	21.4747	5.49e-08	0.000129	AAGGACCTTGGACAG
CAGCACCWTGGACAG	MEME-4	chr8	102175881	102175895	+	20.9394	8.29e-08	0.000177	AACCACCATGGACAG
CAGCACCWTGGACAG	MEME-4	chr10	28021789	28021803	-	17.697	4.41e-07	0.000863	TAGTACCATGGACAA
CAGCACCWTGGACAG	MEME-4	chr9	15576732	15576746	-	16.1717	8.79e-07	0.00159	CAGGAACTTGGAGAA
CAGCACCWTGGACAG	MEME-4	chr4	88765972	88765986	-	15.2323	1.32e-06	0.00222	CAGCTCCCAGGGCAG
CAGCACCWTGGACAG	MEME-4	chr20	22851932	22851946	+	7.9899	2.09e-05	0.0327	caccactaggggcag
CAGCACCWTGGACAG	MEME-4	chr19	16739748	16739762	-	7.55556	2.38e-05	0.0349	AAGTGCCATGGGGAG
CAGCACCWTGGACAG	MEME-4	chr8	32646328	32646342	-	6.0101	3.9e-05	0.0539	CCTAACCATGGACAG
CAGCACCWTGGACAG	MEME-4	chr11	90534884	90534898	+	5.77778	4.18e-05	0.0545	cagctacttgggaag
CAGCACCWTGGACAG	MEME-4	chr3	47017254	47017268	-	3.40404	8.38e-05	0.0948	CTGTGCCCTGGACAG
CAGCACCWTGGACAG	MEME-4	chr22	35150699	35150713	-	3.38384	8.42e-05	0.0948	TGCCACCAGGGGGAG
CAGCACCWTGGACAG	MEME-4	chr3	39793726	39793740	-	3.36364	8.47e-05	0.0948	CACAGACAAGGACAA
# FIMO (Find Individual Motif Occurrences): Version 5.5.5 compiled on Dec 6 2023 at 19:32:37
# The format of this file is described at https://meme-suite.org/meme/doc/fimo-output-format.html#tsv_results.
# fimo --verbosity 1 --oc fimo_out_6 --bgfile ./background --motif CAGCACCWTGGACAG meme_out/meme.xml cluster_9_coord_nodup.txt.fa
