## Supplementary material for "The cistrome response to hypoxia in human umbilical vein endothelial cells": Singh--Bass_Supplemental_FILE_S2: tomtom.tsv

Query_ID	Target_ID	Optimal_offset	p-value	E-value	q-value	Overlap	Query_consensus	Target_consensus	Orientation
CCACYAGRKGGCRSH	CTCF_HUMAN.H11MO.0.A	3	2.75744e-17	1.10573e-14	2.21147e-14	15	CCACTAGGGGGCACT	TGGCCACCAGGGGGCGCCA	+
CCACYAGRKGGCRSH	CTCFL_HUMAN.H11MO.0.A	1	6.38248e-11	2.55938e-08	2.55938e-08	15	CCACTAGGGGGCACT	GCCGCCAGGGGGCGCCG	+
CCACYAGRKGGCRSH	ZIC3_HUMAN.H11MO.0.B	2	0.0017726	0.710811	0.473874	13	CCACTAGGGGGCACT	TCACAGCAGGGGGCC	-
ANVTGAGTCAT	FOSL1_HUMAN.H11MO.0.A	0	2.58748e-11	1.03758e-08	1.97066e-08	11	AAATGAGTCAT	GGATGAGTCACC	+
ANVTGAGTCAT	FOSL2_HUMAN.H11MO.0.A	0	7.35193e-11	2.94812e-08	2.79967e-08	11	AAATGAGTCAT	GGATGAGTCATC	+
ANVTGAGTCAT	FOSB_HUMAN.H11MO.0.A	-2	2.62879e-10	1.05414e-07	6.67376e-08	9	AAATGAGTCAT	ATGAGTCAT	+
ANVTGAGTCAT	JUN_HUMAN.H11MO.0.A	-1	8.54209e-10	3.42538e-07	1.61165e-07	10	AAATGAGTCAT	GATGAGTCATC	+
ANVTGAGTCAT	FOS_HUMAN.H11MO.0.A	-2	1.13434e-09	4.54869e-07	1.61165e-07	9	AAATGAGTCAT	GTGAGTCAC	+
ANVTGAGTCAT	JUNB_HUMAN.H11MO.0.A	-1	1.26966e-09	5.09133e-07	1.61165e-07	10	AAATGAGTCAT	TCTGAGTCACC	+
ANVTGAGTCAT	JUND_HUMAN.H11MO.0.A	-1	2.71976e-09	1.09062e-06	2.95916e-07	10	AAATGAGTCAT	GATGAGTCATC	+
ANVTGAGTCAT	BACH2_HUMAN.H11MO.0.A	0	2.74254e-05	0.0109976	0.00139251	11	AAATGAGTCAT	TGCTGAGTCAT	+
ANVTGAGTCAT	BATF_HUMAN.H11MO.0.A	7	3.74774e-05	0.0150284	0.00178396	11	AAATGAGTCAT	ACTTTCGATATGACTCAT	+
ANVTGAGTCAT	NF2L2_HUMAN.H11MO.0.A	3	5.03778e-05	0.0202015	0.00213159	11	AAATGAGTCAT	AACTGCTGAGTCAT	+
ANVTGAGTCAT	NFE2_HUMAN.H11MO.0.A	0	7.73392e-05	0.031013	0.00310015	11	AAATGAGTCAT	TGCTGAGTCATGC	-
ANVTGAGTCAT	BACH1_HUMAN.H11MO.0.A	0	0.000208852	0.0837498	0.00723024	11	AAATGAGTCAT	TGCTGAGTCATGC	+
ANVTGAGTCAT	MAFK_HUMAN.H11MO.0.A	0	0.000231597	0.0928704	0.0073495	11	AAATGAGTCAT	TGCTGACTCAGCAATTTT	-
ANVTGAGTCAT	RORG_HUMAN.H11MO.0.C	2	0.000401863	0.161147	0.0122426	10	AAATGAGTCAT	GAAAGTGGGTCA	+
ANVTGAGTCAT	MAFG_HUMAN.H11MO.0.A	0	0.00134305	0.538561	0.0365316	11	AAATGAGTCAT	TGCTGAGTCAGCAATTTT	-
ANVTGAGTCAT	NF2L1_HUMAN.H11MO.0.C	-5	0.00170971	0.685593	0.0449014	6	AAATGAGTCAT	AGTCATT	+
YTTCCT	ETV2_HUMAN.H11MO.0.B	4	3.47534e-06	0.00139361	0.00267495	6	TTTCCT	CCCACTTCCTGTTTCC	-
YTTCCT	ELF3_HUMAN.H11MO.0.A	3	1.13235e-05	0.00454072	0.00435783	6	TTTCCT	CCACTTCCTGGTTC	-
YTTCCT	ETV4_HUMAN.H11MO.0.B	2	1.91314e-05	0.00767171	0.00490847	6	TTTCCT	CCCTTCCTGTT	-
YTTCCT	EHF_HUMAN.H11MO.0.B	4	6.97837e-05	0.0279833	0.0102474	6	TTTCCT	GCCACTTCCTGGTTC	-
YTTCCT	ERG_HUMAN.H11MO.0.A	3	7.11146e-05	0.028517	0.0102474	6	TTTCCT	CCACTTCCTGCCC	-
YTTCCT	ETV5_HUMAN.H11MO.0.C	4	7.98813e-05	0.0320324	0.0102474	6	TTTCCT	CTCACTTCCTGCTC	-
YTTCCT	FLI1_HUMAN.H11MO.0.A	6	0.000114947	0.0460939	0.0126392	6	TTTCCT	TCCCTCCTTCCTTCCTCC	-
YTTCCT	NFAC4_HUMAN.H11MO.0.C	4	0.000199754	0.0801013	0.0177726	6	TTTCCT	AAATTTTCCT	-
YTTCCT	ZN586_HUMAN.H11MO.0.C	5	0.000207814	0.0833334	0.0177726	6	TTTCCT	CATTTTTTCCTCCTAGGCCT	-
YTTCCT	ELF5_HUMAN.H11MO.0.A	3	0.000236046	0.0946543	0.0181684	6	TTTCCT	CCACTTCCTCCTTCC	-
YTTCCT	NFAC2_HUMAN.H11MO.0.B	3	0.000311984	0.125106	0.0218303	6	TTTCCT	AATTTTCCA	-
YTTCCT	SPI1_HUMAN.H11MO.0.A	5	0.000379422	0.152148	0.0243367	6	TTTCCT	TTTCACTTCCTCTTTTT	-
YTTCCT	STAT1_HUMAN.H11MO.0.A	4	0.000643961	0.258228	0.0320014	6	TTTCCT	CCCCTTTCCTGGAAATCAC	+
YTTCCT	STA5A_HUMAN.H11MO.0.A	0	0.000646699	0.259326	0.0320014	6	TTTCCT	TTTCCTAGAA	-
YTTCCT	ETS2_HUMAN.H11MO.0.B	4	0.000647232	0.25954	0.0320014	6	TTTCCT	TCCTCTTCCTTCC	-
YTTCCT	SPIB_HUMAN.H11MO.0.A	5	0.000666428	0.267238	0.0320014	6	TTTCCT	TTTCACTTCCTCTTTTT	-
YTTCCT	ETS1_HUMAN.H11MO.0.A	3	0.000706804	0.283428	0.0320014	6	TTTCCT	CCACTTCCTGTCT	-
YTTCCT	STAT4_HUMAN.H11MO.0.A	0	0.000832499	0.333832	0.0337248	6	TTTCCT	TTTCCTGGAAG	+
YTTCCT	STAT6_HUMAN.H11MO.0.B	0	0.000832499	0.333832	0.0337248	6	TTTCCT	TTTCCTGAGAA	-
YTTCCT	NFAC1_HUMAN.H11MO.0.B	8	0.00172929	0.693444	0.0658236	6	TTTCCT	TTTCTTTTTTTCCAT	-
YTTCCT	BCL6_HUMAN.H11MO.0.A	-1	0.0017959	0.720154	0.0658236	5	TTTCCT	TTCCTAGAAAGCA	-
YTTCCT	NFAC3_HUMAN.H11MO.0.B	3	0.00213427	0.855842	0.0746701	6	TTTCCT	AGTTTTCCA	-
YTTCCT	PRDM6_HUMAN.H11MO.0.C	4	0.00248257	0.995511	0.0830794	6	TTTCCT	TTTTTTTCTTTTT	-
CAGCACCWTGGACAG	REST_HUMAN.H11MO.0.A	2	6.32914e-14	2.53799e-11	5.07597e-11	15	CAGCACCATGGACAG	TTCAGCACCATGGACAGCGCCC	+
CAGCACCWTGGACAG	ZN335_HUMAN.H11MO.0.A	5	0.000305315	0.122431	0.122431	15	CAGCACCATGGACAG	TCAGGCAGCGCCGAGGACAGCC	-
# Tomtom (Motif Comparison Tool): Version 5.5.5 compiled on Dec 6 2023 at 19:32:49
# The format of this file is described at https://meme-suite.org/meme/doc/tomtom-output-format.html.
# tomtom -verbosity 1 -oc meme_tomtom_out -min-overlap 5 -dist ed -evalue -thresh 1 -no-ssc meme_out/meme.xml db/motif_databases/HUMAN/HOCOMOCOv11_core_HUMAN_mono_meme_format.meme
