## Supplementary material for "The cistrome response to hypoxia in human umbilical vein endothelial cells": Singh--Bass_Supplemental_FILE_S2: sea.tsv

RANK	DB	ID	ALT_ID	CONSENSUS	TP	TP%	FP	FP%	ENR_RATIO	SCORE_THR	PVALUE	LOG_PVALUE	EVALUE	LOG_EVALUE	QVALUE	LOG_QVALUE
1	meme_out/meme.xml	ANVTGAGTCAT	MEME-2	ANVTGAGTCAT	87	12.95	5	0.74	14.7	8	7.38e-22	-48.66	5.91e-21	-46.58	5.43e-21	-46.66
2	streme_out/streme.xml	1-CAGGAR	STREME-1	CAGGAR	510	75.89	343	51.04	1.49	1.3	1.36e-21	-48.05	1.09e-20	-45.97	5.43e-21	-46.66
3	meme_out/meme.xml	CCACYAGRKGGCRSH	MEME-1	CCACYAGRKGGCRSH	87	12.95	6	0.89	12.6	9.6	6.16e-21	-46.54	4.93e-20	-44.46	1.64e-20	-45.56
4	streme_out/streme.xml	4-BWGCCA	STREME-4	BWGCCA	246	36.61	108	16.07	2.27	5	5.22e-18	-39.79	4.17e-17	-37.72	1.04e-17	-39.10
5	streme_out/streme.xml	3-CCACTAGRKG	STREME-3	CCACTAGRKG	56	8.33	1	0.15	28.5	11	1.27e-16	-36.60	1.01e-15	-34.52	2.03e-16	-36.13
6	streme_out/streme.xml	2-MTGASTCAK	STREME-2	MTGASTCAK	95	14.14	21	3.12	4.36	2.5	1.08e-13	-29.86	8.61e-13	-27.78	1.44e-13	-29.57
7	meme_out/meme.xml	YTTCCT	MEME-3	YTTCCT	67	9.97	10	1.49	6.18	11	2.39e-12	-26.76	1.91e-11	-24.68	2.73e-12	-26.63
8	meme_out/meme.xml	CAGCACCWTGGACAG	MEME-4	CAGCACCWTGGACAG	15	2.23	1	0.15	8	0.073	2.42e-4	-8.33	1.94e-3	-6.25	2.42e-4	-8.33
# SEA (Simple Enrichment Analysis): Version 5.5.5 compiled on Dec 6 2023 at 19:32:44
# The format of this file is described at https://meme-suite.org/meme/doc/sea-output-format.html.
# sea --verbosity 1 --oc sea_disc_out --qvalue --thresh 1 --order 0 --bfile ./background --seed 0 --align center --motif-pseudo 0.01 --noseqs --m meme_out/meme.xml --m streme_out/streme.xml --p cluster_9_coord_nodup.txt.fa
