## Supplementary material for "The cistrome response to hypoxia in human umbilical vein endothelial cells": Singh--Bass_Supplemental_FILE_S2: sites.tsv

motif_ID	motif_ALT_ID	seq_ID	site_Start	site_End	site_Strand	site_Score	site_Sequence
1-CAGGAR	STREME-1	chrX	12814625	12814630	+	10.56	CAGGAG
1-CAGGAR	STREME-1	chr7	121504700	121504705	-	10.56	CAGGAG
1-CAGGAR	STREME-1	chr3	193461857	193461862	+	10.56	CAGGAG
1-CAGGAR	STREME-1	chr16	1301090	1301095	+	10.56	CAGGAG
1-CAGGAR	STREME-1	chr8	26867305	26867310	-	10.56	CAGGAG
1-CAGGAR	STREME-1	chr13	77779631	77779636	+	10.56	CAGGAG
1-CAGGAR	STREME-1	chr14	71147247	71147252	+	10.56	CAGGAG
1-CAGGAR	STREME-1	chr14	55867912	55867917	+	10.56	CAGGAG
1-CAGGAR	STREME-1	chr1	30852174	30852179	+	10.56	CAGGAG
1-CAGGAR	STREME-1	chr11	90534905	90534910	+	10.56	CAGGAG
1-CAGGAR	STREME-1	chr19	1745677	1745682	-	10.56	CAGGAG
1-CAGGAR	STREME-1	chr20	23258516	23258521	-	10.56	CAGGAG
1-CAGGAR	STREME-1	chr22	20779941	20779946	+	10.56	CAGGAG
1-CAGGAR	STREME-1	chr6	52389667	52389672	+	10.56	CAGGAG
1-CAGGAR	STREME-1	chr18	45785428	45785433	-	10.56	CAGGAG
1-CAGGAR	STREME-1	chr21	43684579	43684584	-	10.56	CAGGAG
1-CAGGAR	STREME-1	chr2	234211864	234211869	-	10.56	CAGGAG
1-CAGGAR	STREME-1	chrX	102494769	102494774	-	10.56	CAGGAG
1-CAGGAR	STREME-1	chr11	63636054	63636059	-	10.56	CAGGAG
1-CAGGAR	STREME-1	chr17	7897956	7897961	-	10.56	CAGGAG
1-CAGGAR	STREME-1	chr20	40239854	40239859	-	9.89	CAGGAA
1-CAGGAR	STREME-1	chr5	111850304	111850309	-	9.89	CAGGAA
1-CAGGAR	STREME-1	chr1	191993762	191993767	+	9.89	CAGGAA
1-CAGGAR	STREME-1	chr8	107703529	107703534	-	9.89	CAGGAA
1-CAGGAR	STREME-1	chr18	25234313	25234318	-	9.89	CAGGAA
1-CAGGAR	STREME-1	chr14	21923989	21923994	+	9.89	CAGGAA
1-CAGGAR	STREME-1	chr14	21924003	21924008	-	9.89	CAGGAA
1-CAGGAR	STREME-1	chr2	190877600	190877605	+	9.89	CAGGAA
1-CAGGAR	STREME-1	chr2	234146477	234146482	+	9.89	CAGGAA
1-CAGGAR	STREME-1	chr11	67145895	67145900	-	9.89	CAGGAA
1-CAGGAR	STREME-1	chr5	102823548	102823553	-	9.89	CAGGAA
1-CAGGAR	STREME-1	chr13	50085188	50085193	-	9.89	CAGGAA
1-CAGGAR	STREME-1	chr3	108035887	108035892	-	9.89	CAGGAA
1-CAGGAR	STREME-1	chr13	98558588	98558593	-	9.89	CAGGAA
1-CAGGAR	STREME-1	chr6	137297952	137297957	-	9.89	CAGGAA
1-CAGGAR	STREME-1	chr12	121983993	121983998	+	9.89	CAGGAA
1-CAGGAR	STREME-1	chr2	176704141	176704146	+	9.89	CAGGAA
1-CAGGAR	STREME-1	chr2	37276460	37276465	-	9.89	CAGGAA
1-CAGGAR	STREME-1	chr10	69217305	69217310	-	9.89	CAGGAA
1-CAGGAR	STREME-1	chr2	10159663	10159668	-	9.89	CAGGAA
1-CAGGAR	STREME-1	chr14	78998022	78998027	-	9.89	CAGGAA
1-CAGGAR	STREME-1	chr14	90601324	90601329	-	9.89	CAGGAA
1-CAGGAR	STREME-1	chr9	71895331	71895336	+	9.89	CAGGAA
1-CAGGAR	STREME-1	chr8	25193178	25193183	-	9.89	CAGGAA
1-CAGGAR	STREME-1	chr5	170791524	170791529	-	9.89	CAGGAA
1-CAGGAR	STREME-1	chr11	27397989	27397994	+	9.89	CAGGAA
1-CAGGAR	STREME-1	chr2	167177399	167177404	-	9.89	CAGGAA
1-CAGGAR	STREME-1	chr7	47428511	47428516	-	9.89	CAGGAA
1-CAGGAR	STREME-1	chr3	47017266	47017271	+	9.89	CAGGAA
1-CAGGAR	STREME-1	chr4	10021538	10021543	+	9.89	CAGGAA
1-CAGGAR	STREME-1	chr9	15576741	15576746	-	9.89	CAGGAA
1-CAGGAR	STREME-1	chr4	74005558	74005563	+	9.89	CAGGAA
1-CAGGAR	STREME-1	chr4	74005572	74005577	-	9.89	CAGGAA
1-CAGGAR	STREME-1	chr4	114093541	114093546	+	9.89	CAGGAA
1-CAGGAR	STREME-1	chr18	21100324	21100329	-	9.89	CAGGAA
1-CAGGAR	STREME-1	chr1	56285844	56285849	+	9.89	CAGGAA
1-CAGGAR	STREME-1	chr8	116833525	116833530	-	9.89	CAGGAA
1-CAGGAR	STREME-1	chr16	50079152	50079157	-	9.89	CAGGAA
1-CAGGAR	STREME-1	chr20	57545095	57545100	+	9.89	CAGGAA
1-CAGGAR	STREME-1	chr7	97193833	97193838	+	9.89	CAGGAA
1-CAGGAR	STREME-1	chr16	70340035	70340040	-	9.89	CAGGAA
1-CAGGAR	STREME-1	chr5	97980502	97980507	-	9.89	CAGGAA
1-CAGGAR	STREME-1	chr11	126379127	126379132	-	9.89	CAGGAA
1-CAGGAR	STREME-1	chr14	31038836	31038841	-	9.89	CAGGAA
1-CAGGAR	STREME-1	chr5	72498473	72498478	-	9.89	CAGGAA
1-CAGGAR	STREME-1	chr7	81244369	81244374	-	9.89	CAGGAA
1-CAGGAR	STREME-1	chr16	74826696	74826701	+	9.89	CAGGAA
1-CAGGAR	STREME-1	chr9	35984241	35984246	+	9.89	CAGGAA
1-CAGGAR	STREME-1	chr8	102175877	102175882	+	9.89	CAGGAA
1-CAGGAR	STREME-1	chr4	158179657	158179662	+	9.89	CAGGAA
1-CAGGAR	STREME-1	chr10	70518931	70518936	-	9.89	CAGGAA
1-CAGGAR	STREME-1	chr14	51726401	51726406	-	9.89	CAGGAA
1-CAGGAR	STREME-1	chr5	43602073	43602078	-	9.89	CAGGAA
1-CAGGAR	STREME-1	chr12	112026159	112026164	-	9.89	CAGGAA
1-CAGGAR	STREME-1	chr2	68936603	68936608	+	9.89	CAGGAA
1-CAGGAR	STREME-1	chr10	117362458	117362463	+	9.89	CAGGAA
1-CAGGAR	STREME-1	chr2	234211876	234211881	-	9.89	CAGGAA
1-CAGGAR	STREME-1	chr15	77508106	77508111	-	9.89	CAGGAA
1-CAGGAR	STREME-1	chr5	123718428	123718433	-	9.89	CAGGAA
1-CAGGAR	STREME-1	chr6	3773723	3773728	+	9.89	CAGGAA
1-CAGGAR	STREME-1	chr13	21046004	21046009	+	9.89	CAGGAA
1-CAGGAR	STREME-1	chr5	100668697	100668702	+	9.89	CAGGAA
1-CAGGAR	STREME-1	chr6	119335191	119335196	-	9.89	CAGGAA
1-CAGGAR	STREME-1	chr9	94792751	94792756	-	9.89	CAGGAA
1-CAGGAR	STREME-1	chr18	35325413	35325418	+	9.89	CAGGAA
1-CAGGAR	STREME-1	chr5	63258328	63258333	-	9.89	CAGGAA
1-CAGGAR	STREME-1	chr12	51885987	51885992	+	9.89	CAGGAA
1-CAGGAR	STREME-1	chr19	1837788	1837793	+	8.37	CAGCAG
1-CAGGAR	STREME-1	chr5	72077137	72077142	+	8.37	CAGCAG
1-CAGGAR	STREME-1	chr11	83241529	83241534	+	8.37	CAGCAG
1-CAGGAR	STREME-1	chr19	10099162	10099167	+	8.37	CAGCAG
1-CAGGAR	STREME-1	chr16	1301068	1301073	+	8.37	CAGCAG
1-CAGGAR	STREME-1	chr10	101301623	101301628	+	8.37	CAGCAG
1-CAGGAR	STREME-1	chr8	26867308	26867313	-	8.37	CAGCAG
1-CAGGAR	STREME-1	chr20	49676864	49676869	-	8.37	CAGCAG
1-CAGGAR	STREME-1	chr3	8095938	8095943	+	8.37	CAGCAG
1-CAGGAR	STREME-1	chr9	36729099	36729104	-	8.37	CAGCAG
1-CAGGAR	STREME-1	chr1	53949218	53949223	-	8.37	CAGCAG
1-CAGGAR	STREME-1	chr5	32690341	32690346	-	8.37	CAGCAG
1-CAGGAR	STREME-1	chr5	42583444	42583449	-	8.37	CAGCAG
1-CAGGAR	STREME-1	chr18	59988285	59988290	-	8.37	CAGCAG
1-CAGGAR	STREME-1	chr18	59988288	59988293	-	8.37	CAGCAG
1-CAGGAR	STREME-1	chrX	18873284	18873289	-	8.37	CAGCAG
1-CAGGAR	STREME-1	chr16	75403084	75403089	+	8.37	CAGCAG
1-CAGGAR	STREME-1	chr7	98831834	98831839	+	8.37	CAGCAG
1-CAGGAR	STREME-1	chr4	98612340	98612345	+	8.37	CAGCAG
1-CAGGAR	STREME-1	chr12	47156296	47156301	-	8.37	CAGCAG
1-CAGGAR	STREME-1	chr6	55276934	55276939	+	8.37	CAGCAG
1-CAGGAR	STREME-1	chr9	71895321	71895326	+	8.37	CAGCAG
1-CAGGAR	STREME-1	chr16	14024539	14024544	+	8.37	CAGCAG
1-CAGGAR	STREME-1	chr22	24731861	24731866	+	8.37	CAGCAG
1-CAGGAR	STREME-1	chr21	42309839	42309844	+	8.37	CAGCAG
1-CAGGAR	STREME-1	chr12	14619158	14619163	-	8.37	CAGCAG
1-CAGGAR	STREME-1	chr21	45820737	45820742	-	8.37	CAGCAG
1-CAGGAR	STREME-1	chr15	75509120	75509125	+	8.37	CAGCAG
1-CAGGAR	STREME-1	chr19	45326374	45326379	+	8.37	CAGCAG
1-CAGGAR	STREME-1	chr9	7844483	7844488	+	8.37	CAGCAG
1-CAGGAR	STREME-1	chr11	32309691	32309696	-	8.37	CAGCAG
1-CAGGAR	STREME-1	chr13	66618842	66618847	+	8.37	CAGCAG
1-CAGGAR	STREME-1	chr22	18056513	18056518	-	8.37	CAGCAG
1-CAGGAR	STREME-1	chr4	103478933	103478938	+	8.37	CAGCAG
1-CAGGAR	STREME-1	chr6	117400088	117400093	+	8.37	CAGCAG
1-CAGGAR	STREME-1	chr3	65168871	65168876	+	8.37	CAGCAG
1-CAGGAR	STREME-1	chr12	59891407	59891412	+	8.37	CAGCAG
1-CAGGAR	STREME-1	chr2	178914450	178914455	-	8.37	CAGCAG
1-CAGGAR	STREME-1	chr7	116288283	116288288	+	8.37	CAGCAG
1-CAGGAR	STREME-1	chr18	2516397	2516402	+	8.37	CAGCAG
1-CAGGAR	STREME-1	chr12	112026174	112026179	+	8.37	CAGCAG
1-CAGGAR	STREME-1	chr12	24012701	24012706	+	8.37	CAGCAG
1-CAGGAR	STREME-1	chr18	42030779	42030784	+	8.37	CAGCAG
1-CAGGAR	STREME-1	chr8	103256030	103256035	+	8.37	CAGCAG
1-CAGGAR	STREME-1	chr15	88834510	88834515	-	8.37	CAGCAG
1-CAGGAR	STREME-1	chr1	174815256	174815261	+	8.37	CAGCAG
1-CAGGAR	STREME-1	chr20	38221275	38221280	-	8.37	CAGCAG
1-CAGGAR	STREME-1	chr16	85056429	85056434	+	8.37	CAGCAG
1-CAGGAR	STREME-1	chr4	101332627	101332632	+	8.37	CAGCAG
1-CAGGAR	STREME-1	chr9	78821284	78821289	-	8.37	CAGCAG
1-CAGGAR	STREME-1	chr5	143435384	143435389	+	8.37	CAGCAG
1-CAGGAR	STREME-1	chr17	12041530	12041535	+	7.76	CAGAAG
1-CAGGAR	STREME-1	chr8	105046891	105046896	+	7.76	CAGAAG
1-CAGGAR	STREME-1	chr17	61592146	61592151	+	7.76	CAGAAG
1-CAGGAR	STREME-1	chr2	190877611	190877616	+	7.76	CAGAAG
1-CAGGAR	STREME-1	chr3	158471735	158471740	-	7.76	CAGAAG
1-CAGGAR	STREME-1	chr3	8095922	8095927	+	7.76	CAGAAG
1-CAGGAR	STREME-1	chr16	20938588	20938593	+	7.76	CAGAAG
1-CAGGAR	STREME-1	chr4	82765319	82765324	-	7.76	CAGAAG
1-CAGGAR	STREME-1	chr5	113525131	113525136	-	7.76	CAGAAG
1-CAGGAR	STREME-1	chr12	101698834	101698839	+	7.76	CAGAAG
1-CAGGAR	STREME-1	chr18	74722444	74722449	-	7.76	CAGAAG
1-CAGGAR	STREME-1	chr17	76427747	76427752	+	7.76	CAGAAG
1-CAGGAR	STREME-1	chr5	102224015	102224020	-	7.76	CAGAAG
1-CAGGAR	STREME-1	chr18	22386016	22386021	-	7.76	CAGAAG
1-CAGGAR	STREME-1	chr6	37315060	37315065	-	7.76	CAGAAG
1-CAGGAR	STREME-1	chr13	109355352	109355357	-	7.76	CAGAAG
1-CAGGAR	STREME-1	chr7	16918510	16918515	-	7.76	CAGAAG
1-CAGGAR	STREME-1	chr10	91195028	91195033	-	7.76	CAGAAG
1-CAGGAR	STREME-1	chr6	138521961	138521966	+	7.76	CAGAAG
1-CAGGAR	STREME-1	chr16	65118175	65118180	+	7.76	CAGAAG
1-CAGGAR	STREME-1	chr12	46320087	46320092	-	7.76	CAGAAG
1-CAGGAR	STREME-1	chr3	65168874	65168879	+	7.76	CAGAAG
1-CAGGAR	STREME-1	chr5	143435387	143435392	+	7.76	CAGAAG
1-CAGGAR	STREME-1	chr16	28549490	28549495	-	7.76	CAGAAG
1-CAGGAR	STREME-1	chr12	49931112	49931117	-	7.76	CAGAAG
1-CAGGAR	STREME-1	chr17	2054555	2054560	-	7.76	CAGAAG
1-CAGGAR	STREME-1	chr16	77469005	77469010	-	7.69	CAGCAA
1-CAGGAR	STREME-1	chr3	56065032	56065037	-	7.69	CAGCAA
1-CAGGAR	STREME-1	chr6	138655601	138655606	+	7.69	CAGCAA
1-CAGGAR	STREME-1	chr8	108073363	108073368	-	7.69	CAGCAA
1-CAGGAR	STREME-1	chr11	72749423	72749428	-	7.69	CAGCAA
1-CAGGAR	STREME-1	chr13	77779610	77779615	+	7.69	CAGCAA
1-CAGGAR	STREME-1	chr17	78059167	78059172	+	7.69	CAGCAA
1-CAGGAR	STREME-1	chr6	106223497	106223502	-	7.69	CAGCAA
1-CAGGAR	STREME-1	chr16	28897141	28897146	+	7.69	CAGCAA
1-CAGGAR	STREME-1	chr3	131149891	131149896	-	7.69	CAGCAA
1-CAGGAR	STREME-1	chr15	100043211	100043216	-	7.69	CAGCAA
1-CAGGAR	STREME-1	chr21	43684568	43684573	-	7.69	CAGCAA
1-CAGGAR	STREME-1	chr6	133836035	133836040	-	7.69	CAGCAA
1-CAGGAR	STREME-1	chr10	132667967	132667972	+	7.69	CAGCAA
1-CAGGAR	STREME-1	chr2	164388737	164388742	+	7.69	CAGCAA
1-CAGGAR	STREME-1	chr1	165369415	165369420	-	7.69	CAGCAA
1-CAGGAR	STREME-1	chr6	92521866	92521871	+	7.69	CAGCAA
1-CAGGAR	STREME-1	chr4	101332630	101332635	+	7.69	CAGCAA
1-CAGGAR	STREME-1	chr15	65319015	65319020	+	7.69	CAGCAA
1-CAGGAR	STREME-1	chr11	68293325	68293330	+	7.08	CAGAAA
1-CAGGAR	STREME-1	chr11	96267204	96267209	+	7.08	CAGAAA
1-CAGGAR	STREME-1	chr10	5971391	5971396	-	7.08	CAGAAA
1-CAGGAR	STREME-1	chr18	79930264	79930269	+	7.08	CAGAAA
1-CAGGAR	STREME-1	chr6	87658694	87658699	+	7.08	CAGAAA
1-CAGGAR	STREME-1	chr8	27993672	27993677	+	7.08	CAGAAA
1-CAGGAR	STREME-1	chr2	170370078	170370083	-	7.08	CAGAAA
1-CAGGAR	STREME-1	chr16	30042197	30042202	-	7.08	CAGAAA
1-CAGGAR	STREME-1	chr2	167177386	167177391	-	7.08	CAGAAA
1-CAGGAR	STREME-1	chr3	19889236	19889241	+	7.08	CAGAAA
1-CAGGAR	STREME-1	chr22	35150718	35150723	+	7.08	CAGAAA
1-CAGGAR	STREME-1	chr8	52577943	52577948	+	7.08	CAGAAA
1-CAGGAR	STREME-1	chr6	134880549	134880554	+	7.08	CAGAAA
1-CAGGAR	STREME-1	chr2	204622447	204622452	+	7.08	CAGAAA
1-CAGGAR	STREME-1	chr5	54804242	54804247	+	7.08	CAGAAA
1-CAGGAR	STREME-1	chr16	80152043	80152048	-	7.08	CAGAAA
1-CAGGAR	STREME-1	chr18	45785436	45785441	+	7.08	CAGAAA
1-CAGGAR	STREME-1	chr3	133464800	133464805	+	7.08	CAGAAA
1-CAGGAR	STREME-1	chr20	32746461	32746466	-	7.08	CAGAAA
1-CAGGAR	STREME-1	chr17	48181808	48181813	-	7.08	CAGAAA
1-CAGGAR	STREME-1	chr6	158894388	158894393	+	7.08	CAGAAA
1-CAGGAR	STREME-1	chr4	105723606	105723611	-	7.08	CAGAAA
1-CAGGAR	STREME-1	chr18	24628323	24628328	+	7.08	CAGAAA
1-CAGGAR	STREME-1	chr6	151317643	151317648	+	6.94	CTGGAG
1-CAGGAR	STREME-1	chr11	37788681	37788686	-	6.94	CTGGAG
1-CAGGAR	STREME-1	chr10	101301610	101301615	-	6.94	CTGGAG
1-CAGGAR	STREME-1	chr10	33352319	33352324	-	6.94	CTGGAG
1-CAGGAR	STREME-1	chr5	170219919	170219924	+	6.94	CTGGAG
1-CAGGAR	STREME-1	chr7	98831831	98831836	-	6.94	CTGGAG
1-CAGGAR	STREME-1	chr12	4857922	4857927	-	6.94	CTGGAG
1-CAGGAR	STREME-1	chr9	38363212	38363217	-	6.94	CTGGAG
1-CAGGAR	STREME-1	chr2	215002702	215002707	-	6.94	CTGGAG
1-CAGGAR	STREME-1	chr21	42309836	42309841	-	6.94	CTGGAG
1-CAGGAR	STREME-1	chr18	21100327	21100332	+	6.94	CTGGAG
1-CAGGAR	STREME-1	chr11	45160400	45160405	+	6.94	CTGGAG
1-CAGGAR	STREME-1	chr19	45326371	45326376	-	6.94	CTGGAG
1-CAGGAR	STREME-1	chr13	109355334	109355339	-	6.94	CTGGAG
1-CAGGAR	STREME-1	chr6	75327626	75327631	-	6.94	CTGGAG
1-CAGGAR	STREME-1	chr8	88554680	88554685	+	6.94	CTGGAG
1-CAGGAR	STREME-1	chr20	62847684	62847689	-	6.94	CTGGAG
1-CAGGAR	STREME-1	chr2	178914460	178914465	-	6.94	CTGGAG
1-CAGGAR	STREME-1	chr20	34059107	34059112	+	6.94	CTGGAG
1-CAGGAR	STREME-1	chr20	38221278	38221283	+	6.94	CTGGAG
1-CAGGAR	STREME-1	chr4	3145657	3145662	-	6.94	CTGGAG
1-CAGGAR	STREME-1	chr6	42406892	42406897	+	6.33	CAGGGG
1-CAGGAR	STREME-1	chr17	19338281	19338286	-	6.33	CAGGGG
1-CAGGAR	STREME-1	chr16	1301071	1301076	+	6.33	CAGGGG
1-CAGGAR	STREME-1	chr9	36729096	36729101	-	6.33	CAGGGG
1-CAGGAR	STREME-1	chr16	20938608	20938613	-	6.33	CAGGGG
1-CAGGAR	STREME-1	chr7	98831837	98831842	+	6.33	CAGGGG
1-CAGGAR	STREME-1	chr15	68783872	68783877	+	6.33	CAGGGG
1-CAGGAR	STREME-1	chr5	138068951	138068956	-	6.33	CAGGGG
1-CAGGAR	STREME-1	chr22	35150702	35150707	-	6.33	CAGGGG
1-CAGGAR	STREME-1	chr15	75509123	75509128	+	6.33	CAGGGG
1-CAGGAR	STREME-1	chr7	37182173	37182178	-	6.33	CAGGGG
1-CAGGAR	STREME-1	chr11	69919008	69919013	+	6.33	CAGGGG
1-CAGGAR	STREME-1	chr5	155147429	155147434	-	6.33	CAGGGG
1-CAGGAR	STREME-1	chr20	878943	878948	+	6.33	CAGGGG
1-CAGGAR	STREME-1	chr6	133836042	133836047	-	6.33	CAGGGG
1-CAGGAR	STREME-1	chr20	38221272	38221277	-	6.33	CAGGGG
1-CAGGAR	STREME-1	chr15	57866338	57866343	-	6.33	CAGGGG
1-CAGGAR	STREME-1	chr15	57866349	57866354	+	6.33	CAGGGG
1-CAGGAR	STREME-1	chr3	108818564	108818569	+	6.33	CAGGGG
1-CAGGAR	STREME-1	chr3	140880614	140880619	+	6.33	CAGGGG
1-CAGGAR	STREME-1	chr14	68181855	68181860	+	6.26	CTGGAA
1-CAGGAR	STREME-1	chr8	105046888	105046893	-	6.26	CTGGAA
1-CAGGAR	STREME-1	chr1	191993759	191993764	-	6.26	CTGGAA
1-CAGGAR	STREME-1	chr1	191993779	191993784	+	6.26	CTGGAA
1-CAGGAR	STREME-1	chr4	106460318	106460323	+	6.26	CTGGAA
1-CAGGAR	STREME-1	chr14	103837490	103837495	-	6.26	CTGGAA
1-CAGGAR	STREME-1	chr16	89333925	89333930	+	6.26	CTGGAA
1-CAGGAR	STREME-1	chr6	155832845	155832850	+	6.26	CTGGAA
1-CAGGAR	STREME-1	chr2	176704127	176704132	+	6.26	CTGGAA
1-CAGGAR	STREME-1	chr7	25391449	25391454	-	6.26	CTGGAA
1-CAGGAR	STREME-1	chr6	131023988	131023993	+	6.26	CTGGAA
1-CAGGAR	STREME-1	chr14	78998008	78998013	-	6.26	CTGGAA
1-CAGGAR	STREME-1	chr14	78998014	78998019	+	6.26	CTGGAA
1-CAGGAR	STREME-1	chr12	75437743	75437748	-	6.26	CTGGAA
1-CAGGAR	STREME-1	chr15	57149412	57149417	+	6.26	CTGGAA
1-CAGGAR	STREME-1	chr2	145724223	145724228	-	6.26	CTGGAA
1-CAGGAR	STREME-1	chr11	27397986	27397991	-	6.26	CTGGAA
1-CAGGAR	STREME-1	chr2	215002714	215002719	+	6.26	CTGGAA
1-CAGGAR	STREME-1	chr4	74005575	74005580	+	6.26	CTGGAA
1-CAGGAR	STREME-1	chr10	43691648	43691653	+	6.26	CTGGAA
1-CAGGAR	STREME-1	chr12	14619161	14619166	+	6.26	CTGGAA
1-CAGGAR	STREME-1	chr7	73342737	73342742	-	6.26	CTGGAA
1-CAGGAR	STREME-1	chr11	45160388	45160393	-	6.26	CTGGAA
1-CAGGAR	STREME-1	chr7	16918513	16918518	+	6.26	CTGGAA
1-CAGGAR	STREME-1	chr19	12724016	12724021	+	6.26	CTGGAA
1-CAGGAR	STREME-1	chr6	117400085	117400090	-	6.26	CTGGAA
1-CAGGAR	STREME-1	chr2	60794461	60794466	-	6.26	CTGGAA
1-CAGGAR	STREME-1	chr21	43684582	43684587	+	6.26	CTGGAA
1-CAGGAR	STREME-1	chr4	108861541	108861546	+	6.26	CTGGAA
1-CAGGAR	STREME-1	chr12	112026162	112026167	+	6.26	CTGGAA
1-CAGGAR	STREME-1	chr8	42185947	42185952	-	6.26	CTGGAA
1-CAGGAR	STREME-1	chr22	30755574	30755579	-	6.26	CTGGAA
1-CAGGAR	STREME-1	chr1	209560429	209560434	-	6.26	CTGGAA
1-CAGGAR	STREME-1	chr2	164388729	164388734	-	6.26	CTGGAA
1-CAGGAR	STREME-1	chr12	62842052	62842057	+	6.26	CTGGAA
1-CAGGAR	STREME-1	chr12	49931115	49931120	+	6.26	CTGGAA
1-CAGGAR	STREME-1	chr17	2054558	2054563	+	6.26	CTGGAA
1-CAGGAR	STREME-1	chr8	94863494	94863499	-	6.01	CAGTAG
1-CAGGAR	STREME-1	chr14	30988683	30988688	-	6.01	CAGTAG
1-CAGGAR	STREME-1	chr17	59287782	59287787	-	6.01	CAGTAG
1-CAGGAR	STREME-1	chr18	59988296	59988301	+	6.01	CAGTAG
1-CAGGAR	STREME-1	chr2	62149969	62149974	-	6.01	CAGTAG
1-CAGGAR	STREME-1	chr3	99173202	99173207	-	6.01	CAGTAG
1-CAGGAR	STREME-1	chr12	75437751	75437756	+	6.01	CAGTAG
1-CAGGAR	STREME-1	chr7	105657112	105657117	+	6.01	CAGTAG
1-CAGGAR	STREME-1	chr3	44955317	44955322	-	6.01	CAGTAG
1-CAGGAR	STREME-1	chr2	203362134	203362139	+	6.01	CAGTAG
1-CAGGAR	STREME-1	chr4	43782577	43782582	+	6.01	CAGTAG
1-CAGGAR	STREME-1	chr2	241259077	241259082	+	6.01	CAGTAG
1-CAGGAR	STREME-1	chr2	60794464	60794469	+	6.01	CAGTAG
1-CAGGAR	STREME-1	chr4	31045905	31045910	+	6.01	CAGTAG
1-CAGGAR	STREME-1	chr1	181479330	181479335	+	6.01	CAGTAG
1-CAGGAR	STREME-1	chr4	3145660	3145665	+	6.01	CAGTAG
1-CAGGAR	STREME-1	chr19	3244200	3244205	+	5.65	CAGGGA
1-CAGGAR	STREME-1	chr13	40672660	40672665	-	5.65	CAGGGA
1-CAGGAR	STREME-1	chr9	36729078	36729083	-	5.65	CAGGGA
1-CAGGAR	STREME-1	chr10	29949603	29949608	-	5.65	CAGGGA
1-CAGGAR	STREME-1	chr4	98612354	98612359	+	5.65	CAGGGA
1-CAGGAR	STREME-1	chr13	97911717	97911722	-	5.65	CAGGGA
1-CAGGAR	STREME-1	chr1	184163853	184163858	+	5.65	CAGGGA
1-CAGGAR	STREME-1	chr4	138225603	138225608	-	5.65	CAGGGA
1-CAGGAR	STREME-1	chr10	127158858	127158863	+	5.65	CAGGGA
1-CAGGAR	STREME-1	chr3	28727065	28727070	-	5.65	CAGGGA
1-CAGGAR	STREME-1	chr5	155147435	155147440	+	5.65	CAGGGA
1-CAGGAR	STREME-1	chr6	140051794	140051799	+	5.65	CAGGGA
1-CAGGAR	STREME-1	chr4	157045711	157045716	+	5.65	CAGGGA
1-CAGGAR	STREME-1	chr17	82154066	82154071	+	5.65	CAGGGA
1-CAGGAR	STREME-1	chr1	204747008	204747013	-	5.65	CAGGGA
1-CAGGAR	STREME-1	chr9	127762463	127762468	-	5.65	CAGGGA
1-CAGGAR	STREME-1	chr5	52274960	52274965	+	5.55	CATGAG
1-CAGGAR	STREME-1	chr6	151317651	151317656	+	5.55	CATGAG
1-CAGGAR	STREME-1	chr1	172859313	172859318	-	5.55	CATGAG
1-CAGGAR	STREME-1	chr6	157010941	157010946	+	5.55	CATGAG
1-CAGGAR	STREME-1	chrX	18873276	18873281	-	5.55	CATGAG
1-CAGGAR	STREME-1	chr13	41916755	41916760	+	5.55	CATGAG
1-CAGGAR	STREME-1	chr16	14024530	14024535	-	5.55	CATGAG
1-CAGGAR	STREME-1	chr7	37182186	37182191	+	5.55	CATGAG
1-CAGGAR	STREME-1	chr11	60858015	60858020	-	5.55	CATGAG
1-CAGGAR	STREME-1	chr3	28718293	28718298	-	5.55	CATGAG
1-CAGGAR	STREME-1	chr9	42338935	42338940	-	5.55	CATGAG
1-CAGGAR	STREME-1	chr1	183060509	183060514	-	5.55	CATGAG
1-CAGGAR	STREME-1	chr6	3773702	3773707	+	5.55	CATGAG
1-CAGGAR	STREME-1	chr19	1837791	1837796	+	5.43	CAGGTG
1-CAGGAR	STREME-1	chr6	49532158	49532163	+	5.43	CAGGTG
1-CAGGAR	STREME-1	chr16	69124158	69124163	-	5.43	CAGGTG
1-CAGGAR	STREME-1	chr3	8095941	8095946	+	5.43	CAGGTG
1-CAGGAR	STREME-1	chr22	42437656	42437661	-	5.43	CAGGTG
1-CAGGAR	STREME-1	chr5	42583441	42583446	-	5.43	CAGGTG
1-CAGGAR	STREME-1	chr14	71147235	71147240	+	5.43	CAGGTG
1-CAGGAR	STREME-1	chr3	129936957	129936962	+	5.43	CAGGTG
1-CAGGAR	STREME-1	chr21	10560729	10560734	+	5.43	CAGGTG
1-CAGGAR	STREME-1	chr2	178914447	178914452	-	5.43	CAGGTG
1-CAGGAR	STREME-1	chr12	24012704	24012709	+	5.43	CAGGTG
1-CAGGAR	STREME-1	chr15	88834507	88834512	-	5.43	CAGGTG
1-CAGGAR	STREME-1	chr1	180778993	180778998	-	5.43	CAGGTG
1-CAGGAR	STREME-1	chr10	91421058	91421063	+	5.33	CAGTAA
1-CAGGAR	STREME-1	chr1	172859329	172859334	+	5.33	CAGTAA
1-CAGGAR	STREME-1	chr2	74836666	74836671	+	5.33	CAGTAA
1-CAGGAR	STREME-1	chr8	60455612	60455617	-	5.33	CAGTAA
1-CAGGAR	STREME-1	chr18	59988282	59988287	-	5.33	CAGTAA
1-CAGGAR	STREME-1	chr12	47156313	47156318	+	5.33	CAGTAA
1-CAGGAR	STREME-1	chr1	45727966	45727971	+	5.33	CAGTAA
1-CAGGAR	STREME-1	chr19	49306935	49306940	+	5.33	CAGTAA
1-CAGGAR	STREME-1	chr8	56890097	56890102	-	5.33	CAGTAA
1-CAGGAR	STREME-1	chr1	47262999	47263004	-	5.33	CAGTAA
1-CAGGAR	STREME-1	chr3	64824758	64824763	+	5.33	CAGTAA
1-CAGGAR	STREME-1	chr8	52577951	52577956	+	5.33	CAGTAA
1-CAGGAR	STREME-1	chr1	36300068	36300073	+	5.33	CAGTAA
1-CAGGAR	STREME-1	chr2	222594863	222594868	+	5.33	CAGTAA
1-CAGGAR	STREME-1	chr2	85471633	85471638	+	5.33	CAGTAA
1-CAGGAR	STREME-1	chr15	89192964	89192969	+	4.90	AAGGAG
1-CAGGAR	STREME-1	chr15	75672867	75672872	-	4.90	AAGGAG
1-CAGGAR	STREME-1	chr12	121983987	121983992	-	4.90	AAGGAG
1-CAGGAR	STREME-1	chr6	131023998	131024003	+	4.90	AAGGAG
1-CAGGAR	STREME-1	chr11	15680873	15680878	-	4.90	AAGGAG
1-CAGGAR	STREME-1	chr6	148235643	148235648	-	4.90	AAGGAG
1-CAGGAR	STREME-1	chr5	148186372	148186377	-	4.90	AAGGAG
1-CAGGAR	STREME-1	chr8	104808312	104808317	+	4.90	AAGGAG
1-CAGGAR	STREME-1	chr19	49208460	49208465	+	4.90	AAGGAG
1-CAGGAR	STREME-1	chr3	65168877	65168882	+	4.90	AAGGAG
1-CAGGAR	STREME-1	chr2	74922695	74922700	-	4.90	AAGGAG
1-CAGGAR	STREME-1	chr3	22960553	22960558	-	4.90	AAGGAG
1-CAGGAR	STREME-1	chr11	117070120	117070125	+	4.90	AAGGAG
1-CAGGAR	STREME-1	chr7	55641359	55641364	-	4.90	AAGGAG
1-CAGGAR	STREME-1	chr1	178485898	178485903	+	4.90	AAGGAG
1-CAGGAR	STREME-1	chr1	178485915	178485920	+	4.90	AAGGAG
1-CAGGAR	STREME-1	chr6	169491193	169491198	+	4.90	AAGGAG
1-CAGGAR	STREME-1	chr6	6750173	6750178	-	4.88	CATGAA
1-CAGGAR	STREME-1	chr7	87713347	87713352	+	4.88	CATGAA
1-CAGGAR	STREME-1	chr17	29872296	29872301	+	4.88	CATGAA
1-CAGGAR	STREME-1	chr11	111290700	111290705	+	4.88	CATGAA
1-CAGGAR	STREME-1	chr7	66283764	66283769	+	4.88	CATGAA
1-CAGGAR	STREME-1	chr3	12308629	12308634	-	4.88	CATGAA
1-CAGGAR	STREME-1	chr9	73116253	73116258	+	4.88	CATGAA
1-CAGGAR	STREME-1	chr8	30364511	30364516	-	4.88	CATGAA
1-CAGGAR	STREME-1	chr1	197357152	197357157	+	4.88	CATGAA
1-CAGGAR	STREME-1	chr10	103959124	103959129	+	4.88	CATGAA
1-CAGGAR	STREME-1	chr15	37125316	37125321	+	4.76	CAGGTA
1-CAGGAR	STREME-1	chr16	87407674	87407679	-	4.76	CAGGTA
1-CAGGAR	STREME-1	chr2	45173759	45173764	+	4.75	CTGCAG
1-CAGGAR	STREME-1	chr3	158471738	158471743	+	4.75	CTGCAG
1-CAGGAR	STREME-1	chr5	32690344	32690349	+	4.75	CTGCAG
1-CAGGAR	STREME-1	chr12	49043974	49043979	+	4.75	CTGCAG
1-CAGGAR	STREME-1	chr12	4857915	4857920	+	4.75	CTGCAG
1-CAGGAR	STREME-1	chr2	134367265	134367270	+	4.75	CTGCAG
1-CAGGAR	STREME-1	chr13	97911720	97911725	+	4.75	CTGCAG
1-CAGGAR	STREME-1	chr1	56285841	56285846	+	4.75	CTGCAG
1-CAGGAR	STREME-1	chr17	78819204	78819209	+	4.75	CTGCAG
1-CAGGAR	STREME-1	chr5	155147432	155147437	+	4.75	CTGCAG
1-CAGGAR	STREME-1	chr7	81244377	81244382	+	4.75	CTGCAG
1-CAGGAR	STREME-1	chr20	62847668	62847673	+	4.75	CTGCAG
1-CAGGAR	STREME-1	chr17	78535667	78535672	+	4.75	CTGCAG
1-CAGGAR	STREME-1	chr3	39780545	39780550	+	4.75	CTGCAG
1-CAGGAR	STREME-1	chr7	121504710	121504715	+	4.60	CAGGAT
1-CAGGAR	STREME-1	chr11	68293331	68293336	+	4.60	CAGGAT
1-CAGGAR	STREME-1	chr12	66396067	66396072	-	4.60	CAGGAT
1-CAGGAR	STREME-1	chr14	74793912	74793917	-	4.60	CAGGAT
1-CAGGAR	STREME-1	chr9	4490128	4490133	+	4.60	CAGGAT
1-CAGGAR	STREME-1	chr8	94863488	94863493	-	4.60	CAGGAT
1-CAGGAR	STREME-1	chr3	39793750	39793755	-	4.60	CAGGAT
1-CAGGAR	STREME-1	chr10	121900764	121900769	-	4.60	CAGGAT
1-CAGGAR	STREME-1	chr9	36729089	36729094	-	4.60	CAGGAT
1-CAGGAR	STREME-1	chr4	98612347	98612352	+	4.60	CAGGAT
1-CAGGAR	STREME-1	chr17	78059174	78059179	-	4.60	CAGGAT
1-CAGGAR	STREME-1	chr14	66597964	66597969	-	4.60	CAGGAT
1-CAGGAR	STREME-1	chr6	110053792	110053797	+	4.60	CAGGAT
1-CAGGAR	STREME-1	chr15	51888800	51888805	+	4.60	CAGGAT
1-CAGGAR	STREME-1	chr17	15818753	15818758	-	4.60	CAGGAT
1-CAGGAR	STREME-1	chr3	105195583	105195588	+	4.60	CAGGAT
1-CAGGAR	STREME-1	chr6	72140984	72140989	+	4.60	CAGGAT
1-CAGGAR	STREME-1	chr20	40239848	40239853	-	4.23	AAGGAA
1-CAGGAR	STREME-1	chr7	77501369	77501374	-	4.23	AAGGAA
1-CAGGAR	STREME-1	chr3	141863622	141863627	+	4.23	AAGGAA
1-CAGGAR	STREME-1	chr19	13721415	13721420	+	4.23	AAGGAA
1-CAGGAR	STREME-1	chr1	22276038	22276043	+	4.23	AAGGAA
1-CAGGAR	STREME-1	chr1	172859322	172859327	+	4.23	AAGGAA
1-CAGGAR	STREME-1	chr14	84490297	84490302	-	4.23	AAGGAA
1-CAGGAR	STREME-1	chr3	56065027	56065032	-	4.23	AAGGAA
1-CAGGAR	STREME-1	chr3	39793744	39793749	+	4.23	AAGGAA
1-CAGGAR	STREME-1	chr9	132042591	132042596	+	4.23	AAGGAA
1-CAGGAR	STREME-1	chr2	221723197	221723202	+	4.23	AAGGAA
1-CAGGAR	STREME-1	chr16	89425830	89425835	+	4.23	AAGGAA
1-CAGGAR	STREME-1	chr6	4181832	4181837	-	4.23	AAGGAA
1-CAGGAR	STREME-1	chr22	37307722	37307727	+	4.23	AAGGAA
1-CAGGAR	STREME-1	chr4	10172714	10172719	-	4.23	AAGGAA
1-CAGGAR	STREME-1	chr12	110391460	110391465	-	4.23	AAGGAA
1-CAGGAR	STREME-1	chr22	17407218	17407223	-	4.23	AAGGAA
1-CAGGAR	STREME-1	chr2	176704145	176704150	+	4.23	AAGGAA
1-CAGGAR	STREME-1	chr10	71264583	71264588	+	4.23	AAGGAA
1-CAGGAR	STREME-1	chr10	71264589	71264594	+	4.23	AAGGAA
1-CAGGAR	STREME-1	chr2	10159659	10159664	-	4.23	AAGGAA
1-CAGGAR	STREME-1	chr15	89332524	89332529	+	4.23	AAGGAA
1-CAGGAR	STREME-1	chr9	31612742	31612747	-	4.23	AAGGAA
1-CAGGAR	STREME-1	chr2	100610469	100610474	+	4.23	AAGGAA
1-CAGGAR	STREME-1	chr21	42983469	42983474	-	4.23	AAGGAA
1-CAGGAR	STREME-1	chr21	42983473	42983478	-	4.23	AAGGAA
1-CAGGAR	STREME-1	chr4	114093553	114093558	+	4.23	AAGGAA
1-CAGGAR	STREME-1	chr17	49688135	49688140	+	4.23	AAGGAA
1-CAGGAR	STREME-1	chr17	49688140	49688145	+	4.23	AAGGAA
1-CAGGAR	STREME-1	chr18	21100313	21100318	+	4.23	AAGGAA
1-CAGGAR	STREME-1	chr19	16739761	16739766	-	4.23	AAGGAA
1-CAGGAR	STREME-1	chr20	57545089	57545094	+	4.23	AAGGAA
1-CAGGAR	STREME-1	chr13	109355349	109355354	-	4.23	AAGGAA
1-CAGGAR	STREME-1	chr10	64978130	64978135	-	4.23	AAGGAA
1-CAGGAR	STREME-1	chr21	38910097	38910102	-	4.23	AAGGAA
1-CAGGAR	STREME-1	chr10	69715809	69715814	-	4.23	AAGGAA
1-CAGGAR	STREME-1	chr6	54059898	54059903	-	4.23	AAGGAA
1-CAGGAR	STREME-1	chr8	107421430	107421435	+	4.23	AAGGAA
1-CAGGAR	STREME-1	chr5	98989786	98989791	+	4.23	AAGGAA
1-CAGGAR	STREME-1	chr14	77537731	77537736	-	4.23	AAGGAA
1-CAGGAR	STREME-1	chr1	206570730	206570735	-	4.23	AAGGAA
1-CAGGAR	STREME-1	chr4	147578043	147578048	-	4.23	AAGGAA
1-CAGGAR	STREME-1	chr3	126612685	126612690	-	4.23	AAGGAA
1-CAGGAR	STREME-1	chr2	222797509	222797514	-	4.23	AAGGAA
1-CAGGAR	STREME-1	chr1	209560440	209560445	+	4.23	AAGGAA
1-CAGGAR	STREME-1	chr12	75983438	75983443	-	4.23	AAGGAA
1-CAGGAR	STREME-1	chr10	91421055	91421060	-	4.14	CTGAAG
1-CAGGAR	STREME-1	chr13	75725981	75725986	-	4.14	CTGAAG
1-CAGGAR	STREME-1	chr15	87609652	87609657	-	4.14	CTGAAG
1-CAGGAR	STREME-1	chr9	132042588	132042593	+	4.14	CTGAAG
1-CAGGAR	STREME-1	chr13	77443764	77443769	+	4.14	CTGAAG
1-CAGGAR	STREME-1	chr12	121983990	121983995	-	4.14	CTGAAG
1-CAGGAR	STREME-1	chr1	184163869	184163874	+	4.14	CTGAAG
1-CAGGAR	STREME-1	chr1	188228809	188228814	-	4.14	CTGAAG
1-CAGGAR	STREME-1	chr21	34845877	34845882	-	4.14	CTGAAG
1-CAGGAR	STREME-1	chr3	32204039	32204044	+	4.14	CTGAAG
1-CAGGAR	STREME-1	chr22	20779938	20779943	-	4.14	CTGAAG
1-CAGGAR	STREME-1	chr19	55197719	55197724	-	4.14	CTGAAG
1-CAGGAR	STREME-1	chr4	136392742	136392747	-	4.14	CTGAAG
1-CAGGAR	STREME-1	chr5	66988144	66988149	-	4.14	CTGAAG
1-CAGGAR	STREME-1	chr21	36769221	36769226	+	4.14	CTGAAG
1-CAGGAR	STREME-1	chr18	76709964	76709969	-	4.14	CAGCGG
1-CAGGAR	STREME-1	chr9	96137439	96137444	+	4.14	CAGCGG
1-CAGGAR	STREME-1	chr12	110742953	110742958	+	4.14	CAGCGG
1-CAGGAR	STREME-1	chr15	95734635	95734640	+	4.14	CAGCGG
1-CAGGAR	STREME-1	chr12	7374716	7374721	+	4.14	CAGCGG
1-CAGGAR	STREME-1	chr2	215002705	215002710	+	4.14	CAGCGG
1-CAGGAR	STREME-1	chr7	157433104	157433109	+	4.14	CAGCGG
1-CAGGAR	STREME-1	chr9	124054817	124054822	+	4.14	CAGCGG
1-CAGGAR	STREME-1	chr6	161394076	161394081	-	4.14	CAGCGG
1-CAGGAR	STREME-1	chr11	46113182	46113187	+	4.07	CTGCAA
1-CAGGAR	STREME-1	chr7	138886630	138886635	+	4.07	CTGCAA
1-CAGGAR	STREME-1	chr17	61592161	61592166	-	4.07	CTGCAA
1-CAGGAR	STREME-1	chr15	68783862	68783867	+	4.07	CTGCAA
1-CAGGAR	STREME-1	chr2	26982531	26982536	-	4.07	CTGCAA
1-CAGGAR	STREME-1	chr8	17675453	17675458	-	4.07	CTGCAA
1-CAGGAR	STREME-1	chr11	46529460	46529465	+	4.07	CTGCAA
1-CAGGAR	STREME-1	chr21	36769241	36769246	+	4.07	CTGCAA
1-CAGGAR	STREME-1	chr3	175526364	175526369	-	4.07	CTGCAA
1-CAGGAR	STREME-1	chr1	183060527	183060532	-	4.07	CTGCAA
1-CAGGAR	STREME-1	chr1	43232260	43232265	+	3.53	CAGAGG
1-CAGGAR	STREME-1	chr19	13721433	13721438	-	3.53	CAGAGG
1-CAGGAR	STREME-1	chr11	83241532	83241537	+	3.53	CAGAGG
1-CAGGAR	STREME-1	chr19	10099169	10099174	+	3.53	CAGAGG
1-CAGGAR	STREME-1	chr14	21923996	21924001	-	3.53	CAGAGG
1-CAGGAR	STREME-1	chr10	101301613	101301618	+	3.53	CAGAGG
1-CAGGAR	STREME-1	chr10	101301626	101301631	+	3.53	CAGAGG
1-CAGGAR	STREME-1	chr9	96137450	96137455	+	3.53	CAGAGG
1-CAGGAR	STREME-1	chr12	59608484	59608489	+	3.53	CAGAGG
1-CAGGAR	STREME-1	chr19	55809655	55809660	-	3.53	CAGAGG
1-CAGGAR	STREME-1	chr20	8415094	8415099	+	3.53	CAGAGG
1-CAGGAR	STREME-1	chr2	170370086	170370091	+	3.53	CAGAGG
1-CAGGAR	STREME-1	chr22	37307738	37307743	-	3.53	CAGAGG
1-CAGGAR	STREME-1	chr7	87713333	87713338	+	3.53	CAGAGG
1-CAGGAR	STREME-1	chr3	138567568	138567573	+	3.53	CAGAGG
1-CAGGAR	STREME-1	chr17	70622606	70622611	+	3.53	CAGAGG
1-CAGGAR	STREME-1	chr12	19415425	19415430	+	3.53	CAGAGG
1-CAGGAR	STREME-1	chr12	49043971	49043976	-	3.53	CAGAGG
1-CAGGAR	STREME-1	chr8	25193188	25193193	-	3.53	CAGAGG
1-CAGGAR	STREME-1	chr15	42216603	42216608	+	3.53	CAGAGG
1-CAGGAR	STREME-1	chr1	30852160	30852165	+	3.53	CAGAGG
1-CAGGAR	STREME-1	chr12	14619155	14619160	-	3.53	CAGAGG
1-CAGGAR	STREME-1	chr3	49093039	49093044	+	3.53	CAGAGG
1-CAGGAR	STREME-1	chr19	49306924	49306929	-	3.53	CAGAGG
1-CAGGAR	STREME-1	chr21	45820734	45820739	-	3.53	CAGAGG
1-CAGGAR	STREME-1	chr3	28727051	28727056	-	3.53	CAGAGG
1-CAGGAR	STREME-1	chr11	82776012	82776017	+	3.53	CAGAGG
1-CAGGAR	STREME-1	chr9	7844486	7844491	+	3.53	CAGAGG
1-CAGGAR	STREME-1	chr1	47262979	47262984	-	3.53	CAGAGG
1-CAGGAR	STREME-1	chr17	78819182	78819187	+	3.53	CAGAGG
1-CAGGAR	STREME-1	chr1	59707379	59707384	+	3.53	CAGAGG
1-CAGGAR	STREME-1	chr2	127792983	127792988	-	3.53	CAGAGG
1-CAGGAR	STREME-1	chr2	173415083	173415088	+	3.53	CAGAGG
1-CAGGAR	STREME-1	chr19	49208467	49208472	-	3.53	CAGAGG
1-CAGGAR	STREME-1	chr1	42186331	42186336	+	3.53	CAGAGG
1-CAGGAR	STREME-1	chr1	174660020	174660025	+	3.53	CAGAGG
1-CAGGAR	STREME-1	chr18	42030782	42030787	+	3.53	CAGAGG
1-CAGGAR	STREME-1	chr12	116236345	116236350	-	3.53	CAGAGG
1-CAGGAR	STREME-1	chr7	46745904	46745909	-	3.53	CAGAGG
1-CAGGAR	STREME-1	chr9	20553096	20553101	+	3.53	CAGAGG
1-CAGGAR	STREME-1	chr3	27326788	27326793	-	3.53	CAGAGG
1-CAGGAR	STREME-1	chr16	85056436	85056441	+	3.53	CAGAGG
1-CAGGAR	STREME-1	chr8	126275495	126275500	+	3.53	CAGAGG
1-CAGGAR	STREME-1	chr1	20195350	20195355	+	3.53	CAGAGG
1-CAGGAR	STREME-1	chr1	20195359	20195364	-	3.53	CAGAGG
#
2-MTGASTCAK	STREME-2	chr12	66396086	66396094	+	14.10	ATGAGTCAT
2-MTGASTCAK	STREME-2	chr6	151317652	151317660	+	14.10	ATGAGTCAT
2-MTGASTCAK	STREME-2	chr4	168981638	168981646	+	14.10	ATGACTCAT
2-MTGASTCAK	STREME-2	chr6	157010942	157010950	+	14.10	ATGAGTCAT
2-MTGASTCAK	STREME-2	chr14	30988674	30988682	+	14.10	ATGACTCAT
2-MTGASTCAK	STREME-2	chr4	124178164	124178172	+	14.10	ATGACTCAT
2-MTGASTCAK	STREME-2	chrX	18873272	18873280	+	14.10	ATGACTCAT
2-MTGASTCAK	STREME-2	chr13	41916756	41916764	+	14.10	ATGAGTCAT
2-MTGASTCAK	STREME-2	chr1	184163858	184163866	+	14.10	ATGAGTCAT
2-MTGASTCAK	STREME-2	chr8	98452467	98452475	+	14.10	ATGAGTCAT
2-MTGASTCAK	STREME-2	chr16	50079140	50079148	+	14.10	ATGAGTCAT
2-MTGASTCAK	STREME-2	chr6	7773550	7773558	+	14.10	ATGACTCAT
2-MTGASTCAK	STREME-2	chr10	103959132	103959140	+	14.10	ATGAGTCAT
2-MTGASTCAK	STREME-2	chr2	67256058	67256066	+	14.10	ATGACTCAT
2-MTGASTCAK	STREME-2	chr13	50320464	50320472	+	13.54	ATGAGTCAG
2-MTGASTCAK	STREME-2	chr17	61592140	61592148	+	13.54	ATGACTCAG
2-MTGASTCAK	STREME-2	chr1	175543648	175543656	+	13.54	ATGACTCAG
2-MTGASTCAK	STREME-2	chr12	32083671	32083679	+	13.54	ATGACTCAG
2-MTGASTCAK	STREME-2	chr14	51341563	51341571	+	13.54	ATGACTCAG
2-MTGASTCAK	STREME-2	chr16	14024533	14024541	+	13.54	ATGACTCAG
2-MTGASTCAK	STREME-2	chr14	55867906	55867914	+	13.54	ATGACTCAG
2-MTGASTCAK	STREME-2	chr18	60693680	60693688	+	13.54	CTGACTCAT
2-MTGASTCAK	STREME-2	chr1	59707373	59707381	+	13.54	ATGACTCAG
2-MTGASTCAK	STREME-2	chr10	91195034	91195042	+	13.54	ATGACTCAG
2-MTGASTCAK	STREME-2	chr9	124054803	124054811	+	13.54	ATGACTCAG
2-MTGASTCAK	STREME-2	chr5	149540260	149540268	+	13.54	CTGACTCAT
2-MTGASTCAK	STREME-2	chr8	27993666	27993674	+	12.99	CTGAGTCAG
2-MTGASTCAK	STREME-2	chr14	38336502	38336510	+	12.99	CTGACTCAG
2-MTGASTCAK	STREME-2	chr11	116852682	116852690	+	12.99	CTGAGTCAG
2-MTGASTCAK	STREME-2	chr6	118495843	118495851	+	12.94	ATGAGTCAC
2-MTGASTCAK	STREME-2	chr4	17142533	17142541	+	12.94	GTGACTCAT
2-MTGASTCAK	STREME-2	chr12	21341978	21341986	+	12.94	ATGACTCAC
2-MTGASTCAK	STREME-2	chr12	77300428	77300436	+	12.94	GTGAGTCAT
2-MTGASTCAK	STREME-2	chr12	31491916	31491924	+	12.94	ATGACTCAC
2-MTGASTCAK	STREME-2	chr21	32464083	32464091	+	12.94	ATGACTCAC
2-MTGASTCAK	STREME-2	chr3	28718289	28718297	+	12.94	GTGACTCAT
2-MTGASTCAK	STREME-2	chr8	30364519	30364527	+	12.94	GTGAGTCAT
2-MTGASTCAK	STREME-2	chr1	174660012	174660020	+	12.94	ATGACTCAC
2-MTGASTCAK	STREME-2	chr1	206449719	206449727	+	12.94	ATGACTCAC
2-MTGASTCAK	STREME-2	chr15	44297307	44297315	+	12.94	ATGACTCAC
2-MTGASTCAK	STREME-2	chr1	43232254	43232262	+	12.39	GTGACTCAG
2-MTGASTCAK	STREME-2	chr13	72166498	72166506	+	12.39	CTGAGTCAC
2-MTGASTCAK	STREME-2	chr9	132042577	132042585	+	12.39	GTGAGTCAG
2-MTGASTCAK	STREME-2	chr5	170219927	170219935	+	12.39	GTGACTCAG
2-MTGASTCAK	STREME-2	chr16	4226047	4226055	+	12.39	CTGACTCAC
2-MTGASTCAK	STREME-2	chr9	35984231	35984239	+	12.39	GTGAGTCAG
2-MTGASTCAK	STREME-2	chr11	28566841	28566849	+	12.39	GTGACTCAG
2-MTGASTCAK	STREME-2	chr5	98989802	98989810	+	12.39	CTGACTCAC
2-MTGASTCAK	STREME-2	chr5	54804228	54804236	+	12.39	GTGACTCAG
2-MTGASTCAK	STREME-2	chr3	124620697	124620705	+	12.39	GTGAGTCAG
2-MTGASTCAK	STREME-2	chr6	36983213	36983221	+	12.39	GTGAGTCAG
2-MTGASTCAK	STREME-2	chr6	6750169	6750177	+	11.66	ATGATTCAT
2-MTGASTCAK	STREME-2	chr2	61759871	61759879	+	11.66	ATGAATCAT
2-MTGASTCAK	STREME-2	chr3	12308625	12308633	+	11.66	ATGATTCAT
2-MTGASTCAK	STREME-2	chr7	21305537	21305545	+	11.66	ATGATTCAT
2-MTGASTCAK	STREME-2	chr3	9970531	9970539	+	11.66	ATGATTCAT
2-MTGASTCAK	STREME-2	chr8	105046879	105046887	+	11.11	CTGAATCAT
2-MTGASTCAK	STREME-2	chr21	34641052	34641060	+	11.11	ATGATTCAG
2-MTGASTCAK	STREME-2	chr12	59608478	59608486	+	11.11	ATGATTCAG
2-MTGASTCAK	STREME-2	chr8	47383433	47383441	+	11.11	ATGAATCAG
2-MTGASTCAK	STREME-2	chr2	204622441	204622449	+	11.11	ATGAATCAG
2-MTGASTCAK	STREME-2	chr3	140880608	140880616	+	11.11	ATGATTCAG
2-MTGASTCAK	STREME-2	chr15	62769826	62769834	+	11.06	ATTAGTCAT
2-MTGASTCAK	STREME-2	chr20	7490462	7490470	+	11.06	ATGACTAAT
2-MTGASTCAK	STREME-2	chr14	51726384	51726392	+	11.06	ATGACTAAT
2-MTGASTCAK	STREME-2	chr8	42697740	42697748	+	11.06	ATGAGTAAT
2-MTGASTCAK	STREME-2	chr14	22469746	22469754	+	10.56	CTGATTCAG
2-MTGASTCAK	STREME-2	chr3	190012057	190012065	+	10.51	CTTAGTCAT
2-MTGASTCAK	STREME-2	chr20	47950387	47950395	+	10.51	CTTAGTCAT
2-MTGASTCAK	STREME-2	chr18	23626796	23626804	+	10.51	CTGAGTAAT
2-MTGASTCAK	STREME-2	chr6	117400102	117400110	+	10.51	CTGACTAAT
2-MTGASTCAK	STREME-2	chr15	77508109	77508117	+	10.51	CTGACTAAT
2-MTGASTCAK	STREME-2	chr12	95774991	95774999	+	10.51	CTGAGTAAT
2-MTGASTCAK	STREME-2	chr13	50592539	50592547	+	10.51	CTGAGTAAT
2-MTGASTCAK	STREME-2	chr9	2655519	2655527	+	9.96	GTGAATCAG
2-MTGASTCAK	STREME-2	chr17	78059161	78059169	+	9.96	GTGAATCAG
2-MTGASTCAK	STREME-2	chr7	137462278	137462286	+	9.96	CTGATTCAC
2-MTGASTCAK	STREME-2	chr3	19889246	19889254	+	9.96	CTGATTCAC
2-MTGASTCAK	STREME-2	chr11	13120815	13120823	+	9.95	CTTACTCAG
#
3-CCACTAGRKG	STREME-3	chr19	42081758	42081767	+	17.08	CCACTAGAGG
3-CCACTAGRKG	STREME-3	chr2	234550708	234550717	+	17.08	CCACTAGAGG
3-CCACTAGRKG	STREME-3	chr20	34022293	34022302	-	17.08	CCACTAGAGG
3-CCACTAGRKG	STREME-3	chr1	232643427	232643436	+	17.08	CCACTAGAGG
3-CCACTAGRKG	STREME-3	chr10	124403658	124403667	-	17.08	CCACTAGAGG
3-CCACTAGRKG	STREME-3	chr16	65118164	65118173	-	17.08	CCACTAGAGG
3-CCACTAGRKG	STREME-3	chr6	115896737	115896746	-	17.08	CCACTAGAGG
3-CCACTAGRKG	STREME-3	chrX	134965541	134965550	+	16.77	CCACTAGGGG
3-CCACTAGRKG	STREME-3	chr20	22851934	22851943	+	16.77	CCACTAGGGG
3-CCACTAGRKG	STREME-3	chr8	104492407	104492416	-	16.05	CCACTAGATG
3-CCACTAGRKG	STREME-3	chr1	70133123	70133132	+	16.05	CCACTAGATG
3-CCACTAGRKG	STREME-3	chr8	126275477	126275486	-	16.05	CCACTAGATG
3-CCACTAGRKG	STREME-3	chr12	85923923	85923932	+	15.74	CCACTAGGTG
3-CCACTAGRKG	STREME-3	chr5	32690328	32690337	+	15.74	CCACTAGGTG
3-CCACTAGRKG	STREME-3	chr7	41003229	41003238	+	15.74	CCACTAGGTG
3-CCACTAGRKG	STREME-3	chr3	193461843	193461852	+	14.88	CCACAAGAGG
3-CCACTAGRKG	STREME-3	chr8	106521993	106522002	-	14.88	CCACAAGAGG
3-CCACTAGRKG	STREME-3	chr9	38363211	38363220	-	14.87	CCACTGGAGG
3-CCACTAGRKG	STREME-3	chr20	62847683	62847692	-	14.87	CCACTGGAGG
3-CCACTAGRKG	STREME-3	chr5	138579445	138579454	+	14.57	CCACAAGGGG
3-CCACTAGRKG	STREME-3	chr4	153576357	153576366	-	14.57	CCACAAGGGG
3-CCACTAGRKG	STREME-3	chr16	70653896	70653905	-	14.56	CCACTGGGGG
3-CCACTAGRKG	STREME-3	chr17	82154053	82154062	-	14.56	CCACTGGGGG
3-CCACTAGRKG	STREME-3	chr20	62791659	62791668	+	14.49	CCCCTAGAGG
3-CCACTAGRKG	STREME-3	chr5	177369271	177369280	-	14.49	CCCCTAGAGG
3-CCACTAGRKG	STREME-3	chr1	183306756	183306765	+	14.49	CCCCTAGAGG
3-CCACTAGRKG	STREME-3	chr6	3887611	3887620	-	13.85	CCACAAGATG
3-CCACTAGRKG	STREME-3	chr12	79174897	79174906	-	13.85	CCACTGGATG
3-CCACTAGRKG	STREME-3	chr3	123719296	123719305	-	13.54	CCACAAGGTG
3-CCACTAGRKG	STREME-3	chr13	30454026	30454035	+	13.54	CCACAAGGTG
3-CCACTAGRKG	STREME-3	chr8	88554667	88554676	-	13.54	CCACTGGGTG
3-CCACTAGRKG	STREME-3	chr15	65319004	65319013	+	13.54	CCACTGGGTG
3-CCACTAGRKG	STREME-3	chr12	7374732	7374741	+	13.35	CCACTAGGCG
3-CCACTAGRKG	STREME-3	chr2	25700325	25700334	-	13.18	CCACTAGAAG
3-CCACTAGRKG	STREME-3	chr2	26846464	26846473	+	13.07	TCACTAGAGG
3-CCACTAGRKG	STREME-3	chr3	114827708	114827717	+	13.07	TCACTAGAGG
3-CCACTAGRKG	STREME-3	chr18	62586366	62586375	+	12.76	TCACTAGGGG
3-CCACTAGRKG	STREME-3	chr22	28855786	28855795	+	12.75	GCACTAGGGG
3-CCACTAGRKG	STREME-3	chr16	87877999	87878008	+	12.69	CCACTTGGTG
3-CCACTAGRKG	STREME-3	chrX	12814622	12814631	+	12.67	CCACAGGAGG
3-CCACTAGRKG	STREME-3	chr5	98349889	98349898	-	12.04	GCACTAGATG
3-CCACTAGRKG	STREME-3	chr7	55641369	55641378	+	12.04	GCACTAGATG
3-CCACTAGRKG	STREME-3	chr4	103478922	103478931	+	11.98	CCCCAAGGGG
3-CCACTAGRKG	STREME-3	chr13	20354162	20354171	+	11.91	CCACTAGGTT
3-CCACTAGRKG	STREME-3	chr3	28727051	28727060	-	11.86	CCACCAGAGG
3-CCACTAGRKG	STREME-3	chr9	20553092	20553101	+	11.86	CCACCAGAGG
3-CCACTAGRKG	STREME-3	chr9	32350895	32350904	-	11.78	CCAATAGATG
3-CCACTAGRKG	STREME-3	chr6	72140981	72140990	+	11.65	CCACAGGATG
3-CCACTAGRKG	STREME-3	chr4	37383817	37383826	+	11.55	CCTCTAGAGG
3-CCACTAGRKG	STREME-3	chr17	19338281	19338290	-	11.55	CCACCAGGGG
3-CCACTAGRKG	STREME-3	chr15	68783868	68783877	+	11.55	CCACCAGGGG
3-CCACTAGRKG	STREME-3	chr22	35150702	35150711	-	11.55	CCACCAGGGG
3-CCACTAGRKG	STREME-3	chr16	84506597	84506606	-	11.50	CCACGAGGTG
3-CCACTAGRKG	STREME-3	chr1	27608797	27608806	+	11.29	CCACTAGAGA
3-CCACTAGRKG	STREME-3	chr10	115948659	115948668	+	11.26	CCATTAGAGG
3-CCACTAGRKG	STREME-3	chr6	42406888	42406897	-	11.26	CCCCTGGATG
3-CCACTAGRKG	STREME-3	chr1	220810309	220810318	+	11.15	CCACAAGGCG
3-CCACTAGRKG	STREME-3	chr16	89333922	89333931	+	10.97	CCACTGGAAG
3-CCACTAGRKG	STREME-3	chr22	19474642	19474651	-	10.87	TCACAAGAGG
3-CCACTAGRKG	STREME-3	chr18	76709971	76709980	-	10.84	CCACCAGATG
3-CCACTAGRKG	STREME-3	chr7	73342743	73342752	+	10.84	CCACCAGATG
3-CCACTAGRKG	STREME-3	chr3	141854947	141854956	+	10.66	CCACTGGGAG
3-CCACTAGRKG	STREME-3	chr16	69124158	69124167	-	10.53	CCACCAGGTG
3-CCACTAGRKG	STREME-3	chr1	180778993	180779002	-	10.53	CCACCAGGTG
3-CCACTAGRKG	STREME-3	chr16	77469015	77469024	-	10.41	CCCCTTGATG
3-CCACTAGRKG	STREME-3	chr1	60947537	60947546	+	10.22	CCCATAGAGG
3-CCACTAGRKG	STREME-3	chr12	75983446	75983455	+	10.19	CCACTTGAGT
3-CCACTAGRKG	STREME-3	chr6	139369678	139369687	-	9.92	CCATTAGGTG
3-CCACTAGRKG	STREME-3	chr2	113204086	113204095	+	9.81	CCACTTGGAG
3-CCACTAGRKG	STREME-3	chr16	68367183	68367192	+	9.40	CCACACGGGG
3-CCACTAGRKG	STREME-3	chr8	88554677	88554686	+	9.08	CCACTGGAGA
3-CCACTAGRKG	STREME-3	chr4	3145656	3145665	-	8.97	CTACTGGAGG
3-CCACTAGRKG	STREME-3	chr2	151051797	151051806	-	8.81	ACACTAGGTG
3-CCACTAGRKG	STREME-3	chr18	35325410	35325419	+	8.77	CCACAGGAAG
3-CCACTAGRKG	STREME-3	chr15	57866338	57866347	+	8.55	CCCCTGGGCG
3-CCACTAGRKG	STREME-3	chr11	69919004	69919013	-	8.54	CCCCTGGCGG
3-CCACTAGRKG	STREME-3	chr3	28718281	28718290	+	8.46	CCCCAAGAGT
3-CCACTAGRKG	STREME-3	chr12	26097165	26097174	+	7.96	GCCCTGGGGG
3-CCACTAGRKG	STREME-3	chr9	42338934	42338943	-	7.82	TCACATGAGG
3-CCACTAGRKG	STREME-3	chr11	63636040	63636049	-	7.72	CCATTGGGTG
3-CCACTAGRKG	STREME-3	chr3	170499736	170499745	-	7.71	CCACTGGCCG
3-CCACTAGRKG	STREME-3	chr2	100610479	100610488	+	7.67	CCACGCGAGG
3-CCACTAGRKG	STREME-3	chr6	52389663	52389672	+	7.65	CCACCAGGAG
3-CCACTAGRKG	STREME-3	chr15	65525888	65525897	+	7.55	CCAAATGAGG
3-CCACTAGRKG	STREME-3	chr5	138068951	138068960	-	7.55	TCACCAGGGG
3-CCACTAGRKG	STREME-3	chr7	37182173	37182182	-	7.55	TCACCAGGGG
3-CCACTAGRKG	STREME-3	chr16	69124157	69124166	+	7.47	CCACCTGGTG
3-CCACTAGRKG	STREME-3	chr1	180778992	180779001	+	7.47	CCACCTGGTG
3-CCACTAGRKG	STREME-3	chr7	135856566	135856575	+	7.29	CCACTGGCGT
#
4-BWGCCA	STREME-4	chr18	76709967	76709972	+	10.08	CTGCCA
4-BWGCCA	STREME-4	chr14	84490277	84490282	+	10.08	CTGCCA
4-BWGCCA	STREME-4	chr8	107703532	107703537	+	10.08	CTGCCA
4-BWGCCA	STREME-4	chr2	170370093	170370098	-	10.08	CTGCCA
4-BWGCCA	STREME-4	chr9	83334379	83334384	+	10.08	CTGCCA
4-BWGCCA	STREME-4	chr2	62149972	62149977	+	10.08	CTGCCA
4-BWGCCA	STREME-4	chr12	47156310	47156315	-	10.08	CTGCCA
4-BWGCCA	STREME-4	chr2	86764924	86764929	-	10.08	CTGCCA
4-BWGCCA	STREME-4	chr6	55276931	55276936	-	10.08	CTGCCA
4-BWGCCA	STREME-4	chr6	55276941	55276946	-	10.08	CTGCCA
4-BWGCCA	STREME-4	chr6	110053789	110053794	-	10.08	CTGCCA
4-BWGCCA	STREME-4	chr8	56991389	56991394	-	10.08	CTGCCA
4-BWGCCA	STREME-4	chr21	45820740	45820745	+	10.08	CTGCCA
4-BWGCCA	STREME-4	chr3	28727058	28727063	-	10.08	CTGCCA
4-BWGCCA	STREME-4	chr2	203362131	203362136	-	10.08	CTGCCA
4-BWGCCA	STREME-4	chr19	12724036	12724041	+	10.08	CTGCCA
4-BWGCCA	STREME-4	chr15	44385245	44385250	+	10.08	CTGCCA
4-BWGCCA	STREME-4	chr1	36300088	36300093	-	10.08	CTGCCA
4-BWGCCA	STREME-4	chr6	106446474	106446479	-	10.08	CTGCCA
4-BWGCCA	STREME-4	chr8	102175873	102175878	+	10.08	CTGCCA
4-BWGCCA	STREME-4	chr4	108861552	108861557	-	10.08	CTGCCA
4-BWGCCA	STREME-4	chr1	42186348	42186353	-	10.08	CTGCCA
4-BWGCCA	STREME-4	chr4	89738119	89738124	+	10.08	CTGCCA
4-BWGCCA	STREME-4	chr12	68400336	68400341	-	10.08	CTGCCA
4-BWGCCA	STREME-4	chr1	174815269	174815274	-	10.08	CTGCCA
4-BWGCCA	STREME-4	chr13	21046001	21046006	-	10.08	CTGCCA
4-BWGCCA	STREME-4	chr11	63636036	63636041	+	10.08	CTGCCA
4-BWGCCA	STREME-4	chr15	65319012	65319017	-	10.08	CTGCCA
4-BWGCCA	STREME-4	chr3	39780530	39780535	-	10.08	CTGCCA
4-BWGCCA	STREME-4	chr15	37125312	37125317	+	9.50	CAGCCA
4-BWGCCA	STREME-4	chr5	52274943	52274948	-	9.50	CAGCCA
4-BWGCCA	STREME-4	chr19	10099165	10099170	+	9.50	CAGCCA
4-BWGCCA	STREME-4	chr4	10165012	10165017	+	9.50	CAGCCA
4-BWGCCA	STREME-4	chr14	54329324	54329329	+	9.50	CAGCCA
4-BWGCCA	STREME-4	chr20	38173519	38173524	-	9.50	CAGCCA
4-BWGCCA	STREME-4	chr11	44862540	44862545	+	9.50	CAGCCA
4-BWGCCA	STREME-4	chr11	44862547	44862552	-	9.50	CAGCCA
4-BWGCCA	STREME-4	chr8	38703592	38703597	-	9.50	CAGCCA
4-BWGCCA	STREME-4	chr9	98034914	98034919	-	9.50	CAGCCA
4-BWGCCA	STREME-4	chr4	17142523	17142528	-	9.50	CAGCCA
4-BWGCCA	STREME-4	chr3	19889243	19889248	-	9.50	CAGCCA
4-BWGCCA	STREME-4	chr8	56991392	56991397	+	9.50	CAGCCA
4-BWGCCA	STREME-4	chr7	73342740	73342745	+	9.50	CAGCCA
4-BWGCCA	STREME-4	chr1	234772441	234772446	-	9.50	CAGCCA
4-BWGCCA	STREME-4	chr18	21100336	21100341	-	9.50	CAGCCA
4-BWGCCA	STREME-4	chr9	9791837	9791842	+	9.50	CAGCCA
4-BWGCCA	STREME-4	chrX	25144236	25144241	-	9.50	CAGCCA
4-BWGCCA	STREME-4	chr12	89397638	89397643	-	9.50	CAGCCA
4-BWGCCA	STREME-4	chr19	48351442	48351447	+	9.50	CAGCCA
4-BWGCCA	STREME-4	chr16	11105065	11105070	-	9.50	CAGCCA
4-BWGCCA	STREME-4	chr17	42180283	42180288	-	9.50	CAGCCA
4-BWGCCA	STREME-4	chr16	74826703	74826708	-	9.50	CAGCCA
4-BWGCCA	STREME-4	chr8	107421420	107421425	+	9.50	CAGCCA
4-BWGCCA	STREME-4	chr16	80152051	80152056	-	9.50	CAGCCA
4-BWGCCA	STREME-4	chr9	124054809	124054814	+	9.50	CAGCCA
4-BWGCCA	STREME-4	chr20	7490449	7490454	+	9.50	CAGCCA
4-BWGCCA	STREME-4	chr4	108861534	108861539	+	9.50	CAGCCA
4-BWGCCA	STREME-4	chr3	195205504	195205509	-	9.50	CAGCCA
4-BWGCCA	STREME-4	chr12	116236349	116236354	-	9.50	CAGCCA
4-BWGCCA	STREME-4	chr7	46745908	46745913	-	9.50	CAGCCA
4-BWGCCA	STREME-4	chr17	78535670	78535675	+	9.50	CAGCCA
4-BWGCCA	STREME-4	chr5	123718432	123718437	-	9.50	CAGCCA
4-BWGCCA	STREME-4	chr16	85056432	85056437	+	9.50	CAGCCA
4-BWGCCA	STREME-4	chr13	24204150	24204155	+	9.50	CAGCCA
4-BWGCCA	STREME-4	chr15	44297300	44297305	-	9.50	CAGCCA
4-BWGCCA	STREME-4	chr6	119335171	119335176	+	9.50	CAGCCA
4-BWGCCA	STREME-4	chr5	143507455	143507460	+	9.50	CAGCCA
4-BWGCCA	STREME-4	chr8	126275491	126275496	+	9.50	CAGCCA
4-BWGCCA	STREME-4	chr1	20195363	20195368	-	9.50	CAGCCA
4-BWGCCA	STREME-4	chr11	96267181	96267186	+	9.35	GTGCCA
4-BWGCCA	STREME-4	chr11	83241525	83241530	+	9.35	GTGCCA
4-BWGCCA	STREME-4	chr1	220810306	220810311	+	9.35	GTGCCA
4-BWGCCA	STREME-4	chr22	42437652	42437657	+	9.35	GTGCCA
4-BWGCCA	STREME-4	chr20	38173533	38173538	-	9.35	GTGCCA
4-BWGCCA	STREME-4	chr3	138567574	138567579	-	9.35	GTGCCA
4-BWGCCA	STREME-4	chr14	71147238	71147243	+	9.35	GTGCCA
4-BWGCCA	STREME-4	chr13	21625564	21625569	-	9.35	GTGCCA
4-BWGCCA	STREME-4	chr11	13136000	13136005	+	9.35	GTGCCA
4-BWGCCA	STREME-4	chr7	25391459	25391464	-	9.35	GTGCCA
4-BWGCCA	STREME-4	chr13	97911725	97911730	+	9.35	GTGCCA
4-BWGCCA	STREME-4	chr9	32350902	32350907	-	9.35	GTGCCA
4-BWGCCA	STREME-4	chr19	16739755	16739760	-	9.35	GTGCCA
4-BWGCCA	STREME-4	chr1	47263003	47263008	-	9.35	GTGCCA
4-BWGCCA	STREME-4	chr6	135451807	135451812	-	9.35	GTGCCA
4-BWGCCA	STREME-4	chr5	98349885	98349890	+	9.35	GTGCCA
4-BWGCCA	STREME-4	chr10	64978120	64978125	-	9.35	GTGCCA
4-BWGCCA	STREME-4	chr4	150510354	150510359	+	9.35	GTGCCA
4-BWGCCA	STREME-4	chr6	3887607	3887612	+	9.35	GTGCCA
4-BWGCCA	STREME-4	chr16	65118154	65118159	+	9.35	GTGCCA
4-BWGCCA	STREME-4	chr4	31045894	31045899	+	9.35	GTGCCA
4-BWGCCA	STREME-4	chr3	123719292	123719297	+	9.35	GTGCCA
4-BWGCCA	STREME-4	chr10	130127990	130127995	-	9.35	GTGCCA
4-BWGCCA	STREME-4	chr12	24012708	24012713	-	9.35	GTGCCA
4-BWGCCA	STREME-4	chr2	163191585	163191590	-	9.35	GTGCCA
4-BWGCCA	STREME-4	chr7	55641367	55641372	-	9.35	GTGCCA
4-BWGCCA	STREME-4	chr7	55641377	55641382	-	9.35	GTGCCA
4-BWGCCA	STREME-4	chr16	87407664	87407669	+	9.35	GTGCCA
4-BWGCCA	STREME-4	chrX	12814619	12814624	+	9.11	TTGCCA
4-BWGCCA	STREME-4	chr11	122070200	122070205	-	9.11	TTGCCA
4-BWGCCA	STREME-4	chr19	42081755	42081760	+	9.11	TTGCCA
4-BWGCCA	STREME-4	chr16	69124165	69124170	-	9.11	TTGCCA
4-BWGCCA	STREME-4	chrX	123699330	123699335	+	9.11	TTGCCA
4-BWGCCA	STREME-4	chr20	54649687	54649692	-	9.11	TTGCCA
4-BWGCCA	STREME-4	chr3	112778815	112778820	+	9.11	TTGCCA
4-BWGCCA	STREME-4	chrX	11533396	11533401	+	9.11	TTGCCA
4-BWGCCA	STREME-4	chr8	108073380	108073385	-	9.11	TTGCCA
4-BWGCCA	STREME-4	chr11	64924080	64924085	+	9.11	TTGCCA
4-BWGCCA	STREME-4	chr3	108035879	108035884	-	9.11	TTGCCA
4-BWGCCA	STREME-4	chr1	201154545	201154550	-	9.11	TTGCCA
4-BWGCCA	STREME-4	chr7	149670509	149670514	-	9.11	TTGCCA
4-BWGCCA	STREME-4	chr11	62295699	62295704	-	9.11	TTGCCA
4-BWGCCA	STREME-4	chr1	172719820	172719825	-	9.11	TTGCCA
4-BWGCCA	STREME-4	chr12	47156304	47156309	+	9.11	TTGCCA
4-BWGCCA	STREME-4	chr8	47383445	47383450	+	9.11	TTGCCA
4-BWGCCA	STREME-4	chr2	133222471	133222476	-	9.11	TTGCCA
4-BWGCCA	STREME-4	chr15	57149420	57149425	+	9.11	TTGCCA
4-BWGCCA	STREME-4	chr17	50396343	50396348	+	9.11	TTGCCA
4-BWGCCA	STREME-4	chr4	10021547	10021552	-	9.11	TTGCCA
4-BWGCCA	STREME-4	chr10	43691637	43691642	+	9.11	TTGCCA
4-BWGCCA	STREME-4	chr2	102345307	102345312	+	9.11	TTGCCA
4-BWGCCA	STREME-4	chr5	95716023	95716028	-	9.11	TTGCCA
4-BWGCCA	STREME-4	chr22	35150709	35150714	-	9.11	TTGCCA
4-BWGCCA	STREME-4	chr15	44658153	44658158	-	9.11	TTGCCA
4-BWGCCA	STREME-4	chr12	110436394	110436399	+	9.11	TTGCCA
4-BWGCCA	STREME-4	chr17	7745946	7745951	+	9.11	TTGCCA
4-BWGCCA	STREME-4	chr9	6759319	6759324	-	9.11	TTGCCA
4-BWGCCA	STREME-4	chr17	67312516	67312521	-	9.11	TTGCCA
4-BWGCCA	STREME-4	chr18	24628332	24628337	-	9.11	TTGCCA
4-BWGCCA	STREME-4	chr16	87407681	87407686	+	9.11	TTGCCA
4-BWGCCA	STREME-4	chr5	63258319	63258324	-	9.11	TTGCCA
4-BWGCCA	STREME-4	chr19	42081773	42081778	-	8.78	GAGCCA
4-BWGCCA	STREME-4	chr19	1837797	1837802	+	8.78	GAGCCA
4-BWGCCA	STREME-4	chr6	87658684	87658689	+	8.78	GAGCCA
4-BWGCCA	STREME-4	chr9	84853305	84853310	-	8.78	GAGCCA
4-BWGCCA	STREME-4	chr16	29777476	29777481	+	8.78	GAGCCA
4-BWGCCA	STREME-4	chr20	54649705	54649710	+	8.78	GAGCCA
4-BWGCCA	STREME-4	chr3	8095934	8095939	+	8.78	GAGCCA
4-BWGCCA	STREME-4	chr2	62149953	62149958	+	8.78	GAGCCA
4-BWGCCA	STREME-4	chr11	65308770	65308775	-	8.78	GAGCCA
4-BWGCCA	STREME-4	chr15	75672864	75672869	-	8.78	GAGCCA
4-BWGCCA	STREME-4	chr17	29872306	29872311	-	8.78	GAGCCA
4-BWGCCA	STREME-4	chr18	74722435	74722440	-	8.78	GAGCCA
4-BWGCCA	STREME-4	chr2	145724215	145724220	-	8.78	GAGCCA
4-BWGCCA	STREME-4	chr11	27398007	27398012	-	8.78	GAGCCA
4-BWGCCA	STREME-4	chr9	4549017	4549022	-	8.78	GAGCCA
4-BWGCCA	STREME-4	chr10	124106396	124106401	+	8.78	GAGCCA
4-BWGCCA	STREME-4	chr22	35150696	35150701	-	8.78	GAGCCA
4-BWGCCA	STREME-4	chr22	18056491	18056496	+	8.78	GAGCCA
4-BWGCCA	STREME-4	chr6	140051784	140051789	-	8.78	GAGCCA
4-BWGCCA	STREME-4	chr2	232501705	232501710	+	8.78	GAGCCA
4-BWGCCA	STREME-4	chr15	100043200	100043205	+	8.78	GAGCCA
4-BWGCCA	STREME-4	chr14	33934267	33934272	-	8.78	GAGCCA
4-BWGCCA	STREME-4	chr3	108818577	108818582	-	8.78	GAGCCA
4-BWGCCA	STREME-4	chr1	183783578	183783583	+	8.78	GAGCCA
4-BWGCCA	STREME-4	chr18	35325405	35325410	-	8.78	GAGCCA
4-BWGCCA	STREME-4	chr1	70133117	70133122	+	8.78	GAGCCA
