## Supplementary material for "The cistrome response to hypoxia in human umbilical vein endothelial cells": Singh--Bass_Supplemental_FILE_S2: tomtom.tsv

Query_ID	Target_ID	Optimal_offset	p-value	E-value	q-value	Overlap	Query_consensus	Target_consensus	Orientation
1-CAGGAR	ETV4_HUMAN.H11MO.0.B	2	0.00158525	0.635684	0.722749	6	CAGGAG	AACAGGAAGGG	+
2-MTGASTCAK	FOSL1_HUMAN.H11MO.0.A	2	2.16213e-08	8.67015e-06	4.16789e-06	9	ATGAGTCAT	GGATGAGTCACC	+
2-MTGASTCAK	FOSB_HUMAN.H11MO.0.A	0	3.18756e-08	1.27821e-05	4.16789e-06	9	ATGAGTCAT	ATGAGTCAT	+
2-MTGASTCAK	FOSL2_HUMAN.H11MO.0.A	2	3.28346e-08	1.31667e-05	4.16789e-06	9	ATGAGTCAT	GGATGAGTCATC	+
2-MTGASTCAK	JUN_HUMAN.H11MO.0.A	1	5.53119e-08	2.21801e-05	5.20686e-06	9	ATGAGTCAT	GATGAGTCATC	+
2-MTGASTCAK	FOS_HUMAN.H11MO.0.A	0	6.8366e-08	2.74148e-05	5.20686e-06	9	ATGAGTCAT	GTGAGTCAC	+
2-MTGASTCAK	JUNB_HUMAN.H11MO.0.A	1	1.6482e-07	6.60927e-05	1.04608e-05	9	ATGAGTCAT	TCTGAGTCACC	+
2-MTGASTCAK	JUND_HUMAN.H11MO.0.A	1	1.95579e-07	7.84271e-05	1.06397e-05	9	ATGAGTCAT	GATGAGTCATC	+
2-MTGASTCAK	BACH2_HUMAN.H11MO.0.A	2	4.00057e-06	0.00160423	0.000170339	9	ATGAGTCAT	TGCTGAGTCAT	+
2-MTGASTCAK	BATF_HUMAN.H11MO.0.A	9	4.02579e-06	0.00161434	0.000170339	9	ATGAGTCAT	ACTTTCGATATGACTCAT	+
2-MTGASTCAK	MAFK_HUMAN.H11MO.0.A	7	7.63377e-06	0.00306114	0.0002907	9	ATGAGTCAT	AAAATTGCTGAGTCAGCA	+
2-MTGASTCAK	NF2L2_HUMAN.H11MO.0.A	5	1.39684e-05	0.00560134	0.000483571	9	ATGAGTCAT	AACTGCTGAGTCAT	+
2-MTGASTCAK	MAFG_HUMAN.H11MO.0.A	7	4.13862e-05	0.0165959	0.00123654	9	ATGAGTCAT	AAAATTGCTGACTCAGCA	+
2-MTGASTCAK	NFE2_HUMAN.H11MO.0.A	2	4.22129e-05	0.0169274	0.00123654	9	ATGAGTCAT	GCATGACTCAGCA	+
2-MTGASTCAK	BACH1_HUMAN.H11MO.0.A	2	0.000109	0.0437092	0.00296488	9	ATGAGTCAT	TGCTGAGTCATGC	+
2-MTGASTCAK	MAFF_HUMAN.H11MO.0.B	2	0.000465922	0.186835	0.0118285	9	ATGAGTCAT	TGCTGAGTCAGCATTTTT	+
2-MTGASTCAK	MAFB_HUMAN.H11MO.0.B	2	0.00155947	0.625346	0.0371161	9	ATGAGTCAT	TGCTGACTCAG	+
2-MTGASTCAK	HXA9_HUMAN.H11MO.0.B	0	0.002081	0.834482	0.0466155	9	ATGAGTCAT	ATGATTTATGG	+
3-CCACTAGRKG	CTCF_HUMAN.H11MO.0.A	3	2.95303e-06	0.00118417	0.00236833	10	CCACTAGAGG	TGGCCACCAGGGGGCGCCA	+
3-CCACTAGRKG	CTCFL_HUMAN.H11MO.0.A	1	0.000206704	0.0828881	0.0828881	10	CCACTAGAGG	GCCGCCAGGGGGCGCCG	+
4-BWGCCA	ZFP42_HUMAN.H11MO.0.A	2	0.000435256	0.174538	0.139887	6	CTGCCA	GGCAGCCATTTT	+
4-BWGCCA	TYY1_HUMAN.H11MO.0.A	1	0.000863621	0.346312	0.139887	6	CTGCCA	GCCGCCATCTTG	-
4-BWGCCA	NFIA_HUMAN.H11MO.0.C	8	0.000869029	0.34848	0.139887	6	CTGCCA	TTGGCACGGTGCCAA	+
4-BWGCCA	NFYB_HUMAN.H11MO.0.A	0	0.0008776	0.351918	0.139887	6	CTGCCA	CAGCCAATCAGAG	+
4-BWGCCA	NFYC_HUMAN.H11MO.0.A	1	0.0015078	0.604629	0.182542	6	CTGCCA	CTAGCCAATCAGAG	+
4-BWGCCA	NFIC_HUMAN.H11MO.0.A	9	0.00160329	0.642919	0.182542	6	CTGCCA	CTTGGCTCCCTGCCAAG	+
4-BWGCCA	NFYA_HUMAN.H11MO.0.A	1	0.00205083	0.822385	0.194189	6	CTGCCA	TCAGCCAATCAGAA	+
# Tomtom (Motif Comparison Tool): Version 5.5.5 compiled on Dec 6 2023 at 19:32:49
# The format of this file is described at https://meme-suite.org/meme/doc/tomtom-output-format.html.
# tomtom -verbosity 1 -oc streme_tomtom_out -min-overlap 5 -dist ed -evalue -thresh 1 -no-ssc streme_out/streme.xml db/motif_databases/HUMAN/HOCOMOCOv11_core_HUMAN_mono_meme_format.meme
