## Supplementary material for "The cistrome response to hypoxia in human umbilical vein endothelial cells": Singh--Bass_Supplemental_FILE_S2: xstreme.tsv

RANK	SEED_MOTIF	CLUSTER	SOURCE	ID	ALT_ID	CONSENSUS	WIDTH	SITES	SEA_PVALUE	EVALUE	EVALUE_ACC	SIM_SOURCE	SIM_MOTIF	MOTIF_URL
1	1	1	MEME	ANVTGAGTCAT	MEME-2	ANVTGAGTCAT	11	90	7.38e-022	5.50e-060	1	db/motif_databases/HUMAN/HOCOMOCOv11_core_HUMAN_mono_meme_format.meme	FOSL1_HUMAN.H11MO.0.A	http://hocomoco.autosome.ru/motif/FOSL1_HUMAN.H11MO.0.A
2	1	2	STREME	1-CAGGAR	STREME-1	CAGGAR	6	401	1.36e-021	2.43e-002	1	db/motif_databases/HUMAN/HOCOMOCOv11_core_HUMAN_mono_meme_format.meme	ETV4_HUMAN.H11MO.0.B	http://hocomoco.autosome.ru/motif/ETV4_HUMAN.H11MO.0.B
3	1	3	MEME	CCACYAGRKGGCRSH	MEME-1	CCACYAGRKGGCRSH	15	99	6.16e-021	1.30e-127	1	db/motif_databases/HUMAN/HOCOMOCOv11_core_HUMAN_mono_meme_format.meme	CTCF_HUMAN.H11MO.0.A	http://hocomoco.autosome.ru/motif/CTCF_HUMAN.H11MO.0.A
4	0	1	db/motif_databases/HUMAN/HOCOMOCOv11_core_HUMAN_mono_meme_format.meme	FOS_HUMAN.H11MO.0.A		VTGAGTCAB	9	94	1.53e-020	6.24e-018	1	db/motif_databases/HUMAN/HOCOMOCOv11_core_HUMAN_mono_meme_format.meme	FOS_HUMAN.H11MO.0.A	http://hocomoco.autosome.ru/motif/FOS_HUMAN.H11MO.0.A
5	1	4	STREME	4-BWGCCA	STREME-4	BWGCCA	6	109	5.22e-018	9.88e-001	1	db/motif_databases/HUMAN/HOCOMOCOv11_core_HUMAN_mono_meme_format.meme	ZFP42_HUMAN.H11MO.0.A	http://hocomoco.autosome.ru/motif/ZFP42_HUMAN.H11MO.0.A
6	0	1	db/motif_databases/HUMAN/HOCOMOCOv11_core_HUMAN_mono_meme_format.meme	FOSB_HUMAN.H11MO.0.A		RTGAGTCAB	9	99	2.65e-017	1.09e-014	1	db/motif_databases/HUMAN/HOCOMOCOv11_core_HUMAN_mono_meme_format.meme	FOSB_HUMAN.H11MO.0.A	http://hocomoco.autosome.ru/motif/FOSB_HUMAN.H11MO.0.A
7	0	3	STREME	3-CCACTAGRKG	STREME-3	CCACTAGRKG	10	65	1.27e-016	7.33e-001	1	db/motif_databases/HUMAN/HOCOMOCOv11_core_HUMAN_mono_meme_format.meme	CTCF_HUMAN.H11MO.0.A	http://hocomoco.autosome.ru/motif/CTCF_HUMAN.H11MO.0.A
8	0	1	db/motif_databases/HUMAN/HOCOMOCOv11_core_HUMAN_mono_meme_format.meme	FOSL2_HUMAN.H11MO.0.A		NDRTGAGTCAYH	12	90	4.59e-016	1.88e-013	1	db/motif_databases/HUMAN/HOCOMOCOv11_core_HUMAN_mono_meme_format.meme	FOSL2_HUMAN.H11MO.0.A	http://hocomoco.autosome.ru/motif/FOSL2_HUMAN.H11MO.0.A
9	1	5	db/motif_databases/HUMAN/HOCOMOCOv11_core_HUMAN_mono_meme_format.meme	SMAD3_HUMAN.H11MO.0.B		SYCTSHCWSCWS	12	570	3.87e-015	1.58e-012	1	db/motif_databases/HUMAN/HOCOMOCOv11_core_HUMAN_mono_meme_format.meme	SMAD3_HUMAN.H11MO.0.B	http://hocomoco.autosome.ru/motif/SMAD3_HUMAN.H11MO.0.B
10	1	6	db/motif_databases/HUMAN/HOCOMOCOv11_core_HUMAN_mono_meme_format.meme	HTF4_HUMAN.H11MO.0.A		DSCAGSTGKG	10	199	6.11e-015	2.50e-012	1	db/motif_databases/HUMAN/HOCOMOCOv11_core_HUMAN_mono_meme_format.meme	HTF4_HUMAN.H11MO.0.A	http://hocomoco.autosome.ru/motif/HTF4_HUMAN.H11MO.0.A
11	0	6	db/motif_databases/HUMAN/HOCOMOCOv11_core_HUMAN_mono_meme_format.meme	ITF2_HUMAN.H11MO.0.C		DGCAGSTGKS	10	140	6.96e-015	2.84e-012	1	db/motif_databases/HUMAN/HOCOMOCOv11_core_HUMAN_mono_meme_format.meme	ITF2_HUMAN.H11MO.0.C	http://hocomoco.autosome.ru/motif/ITF2_HUMAN.H11MO.0.C
12	0	1	db/motif_databases/HUMAN/HOCOMOCOv11_core_HUMAN_mono_meme_format.meme	MAFB_HUMAN.H11MO.0.B		TGCTGASTYAD	11	372	9.99e-015	4.08e-012	1	db/motif_databases/HUMAN/HOCOMOCOv11_core_HUMAN_mono_meme_format.meme	MAFB_HUMAN.H11MO.0.B	http://hocomoco.autosome.ru/motif/MAFB_HUMAN.H11MO.0.B
13	0	1	db/motif_databases/HUMAN/HOCOMOCOv11_core_HUMAN_mono_meme_format.meme	JUN_HUMAN.H11MO.0.A		DRTGAGTCAYH	11	80	1.38e-014	5.64e-012	1	db/motif_databases/HUMAN/HOCOMOCOv11_core_HUMAN_mono_meme_format.meme	JUN_HUMAN.H11MO.0.A	http://hocomoco.autosome.ru/motif/JUN_HUMAN.H11MO.0.A
14	0	1	db/motif_databases/HUMAN/HOCOMOCOv11_core_HUMAN_mono_meme_format.meme	FOSL1_HUMAN.H11MO.0.A		KRVTGAGTCAYH	12	86	1.89e-014	7.75e-012	1	db/motif_databases/HUMAN/HOCOMOCOv11_core_HUMAN_mono_meme_format.meme	FOSL1_HUMAN.H11MO.0.A	http://hocomoco.autosome.ru/motif/FOSL1_HUMAN.H11MO.0.A
15	0	1	db/motif_databases/HUMAN/HOCOMOCOv11_core_HUMAN_mono_meme_format.meme	JUND_HUMAN.H11MO.0.A		RRTGAGTCAYY	11	93	3.72e-014	1.52e-011	1	db/motif_databases/HUMAN/HOCOMOCOv11_core_HUMAN_mono_meme_format.meme	JUND_HUMAN.H11MO.0.A	http://hocomoco.autosome.ru/motif/JUND_HUMAN.H11MO.0.A
16	0	1	STREME	2-MTGASTCAK	STREME-2	MTGASTCAK	9	59	1.08e-013	2.40e-001	1	db/motif_databases/HUMAN/HOCOMOCOv11_core_HUMAN_mono_meme_format.meme	FOSL1_HUMAN.H11MO.0.A	http://hocomoco.autosome.ru/motif/FOSL1_HUMAN.H11MO.0.A
17	0	8	db/motif_databases/HUMAN/HOCOMOCOv11_core_HUMAN_mono_meme_format.meme	ETV4_HUMAN.H11MO.0.B		VRCAGGAARBR	11	252	1.47e-013	6.01e-011	1	db/motif_databases/HUMAN/HOCOMOCOv11_core_HUMAN_mono_meme_format.meme	ETV4_HUMAN.H11MO.0.B	http://hocomoco.autosome.ru/motif/ETV4_HUMAN.H11MO.0.B
18	1	7	db/motif_databases/HUMAN/HOCOMOCOv11_core_HUMAN_mono_meme_format.meme	OSR2_HUMAN.H11MO.0.C		GBYSCWGCTNCTGYDG	16	242	1.60e-013	6.53e-011	1	db/motif_databases/HUMAN/HOCOMOCOv11_core_HUMAN_mono_meme_format.meme	OSR2_HUMAN.H11MO.0.C	http://hocomoco.autosome.ru/motif/OSR2_HUMAN.H11MO.0.C
19	0	1	db/motif_databases/HUMAN/HOCOMOCOv11_core_HUMAN_mono_meme_format.meme	JUNB_HUMAN.H11MO.0.A		DVTGAGTCABH	11	108	6.29e-013	2.57e-010	1	db/motif_databases/HUMAN/HOCOMOCOv11_core_HUMAN_mono_meme_format.meme	JUNB_HUMAN.H11MO.0.A	http://hocomoco.autosome.ru/motif/JUNB_HUMAN.H11MO.0.A
20	0	3	db/motif_databases/HUMAN/HOCOMOCOv11_core_HUMAN_mono_meme_format.meme	CTCF_HUMAN.H11MO.0.A		YGGCCACCAGRKGGCRSYV	19	81	1.16e-012	4.72e-010	1	db/motif_databases/HUMAN/HOCOMOCOv11_core_HUMAN_mono_meme_format.meme	CTCF_HUMAN.H11MO.0.A	http://hocomoco.autosome.ru/motif/CTCF_HUMAN.H11MO.0.A
21	1	8	MEME	YTTCCT	MEME-3	YTTCCT	6	110	2.39e-012	2.30e-027	1	db/motif_databases/HUMAN/HOCOMOCOv11_core_HUMAN_mono_meme_format.meme	ETV2_HUMAN.H11MO.0.B	http://hocomoco.autosome.ru/motif/ETV2_HUMAN.H11MO.0.B
22	0	3	db/motif_databases/HUMAN/HOCOMOCOv11_core_HUMAN_mono_meme_format.meme	CTCFL_HUMAN.H11MO.0.A		GCCDSYAGGGGGCGCYV	17	107	5.89e-012	2.41e-009	1	db/motif_databases/HUMAN/HOCOMOCOv11_core_HUMAN_mono_meme_format.meme	CTCFL_HUMAN.H11MO.0.A	http://hocomoco.autosome.ru/motif/CTCFL_HUMAN.H11MO.0.A
23	0	8	db/motif_databases/HUMAN/HOCOMOCOv11_core_HUMAN_mono_meme_format.meme	NFAC2_HUMAN.H11MO.0.B		TGGAAAAWY	9	113	3.66e-011	1.50e-008	1	db/motif_databases/HUMAN/HOCOMOCOv11_core_HUMAN_mono_meme_format.meme	NFAC2_HUMAN.H11MO.0.B	http://hocomoco.autosome.ru/motif/NFAC2_HUMAN.H11MO.0.B
24	0	8	db/motif_databases/HUMAN/HOCOMOCOv11_core_HUMAN_mono_meme_format.meme	ELK1_HUMAN.H11MO.0.B		RCCGGAAGTGV	11	117	5.09e-011	2.08e-008	1	db/motif_databases/HUMAN/HOCOMOCOv11_core_HUMAN_mono_meme_format.meme	ELK1_HUMAN.H11MO.0.B	http://hocomoco.autosome.ru/motif/ELK1_HUMAN.H11MO.0.B
25	0	5	db/motif_databases/HUMAN/HOCOMOCOv11_core_HUMAN_mono_meme_format.meme	TBX3_HUMAN.H11MO.0.C		DRAGGTGBSAR	11	274	9.58e-011	3.92e-008	1	db/motif_databases/HUMAN/HOCOMOCOv11_core_HUMAN_mono_meme_format.meme	TBX3_HUMAN.H11MO.0.C	http://hocomoco.autosome.ru/motif/TBX3_HUMAN.H11MO.0.C
26	0	1	db/motif_databases/HUMAN/HOCOMOCOv11_core_HUMAN_mono_meme_format.meme	RORG_HUMAN.H11MO.0.C		RRAASTRGGTCA	12	116	3.25e-010	1.33e-007	1	db/motif_databases/HUMAN/HOCOMOCOv11_core_HUMAN_mono_meme_format.meme	RORG_HUMAN.H11MO.0.C	http://hocomoco.autosome.ru/motif/RORG_HUMAN.H11MO.0.C
27	0	6	db/motif_databases/HUMAN/HOCOMOCOv11_core_HUMAN_mono_meme_format.meme	ZIC3_HUMAN.H11MO.0.B		GGCYHCCTGCTGWGH	15	121	5.05e-010	2.06e-007	1	db/motif_databases/HUMAN/HOCOMOCOv11_core_HUMAN_mono_meme_format.meme	ZIC3_HUMAN.H11MO.0.B	http://hocomoco.autosome.ru/motif/ZIC3_HUMAN.H11MO.0.B
28	0	6	db/motif_databases/HUMAN/HOCOMOCOv11_core_HUMAN_mono_meme_format.meme	BHA15_HUMAN.H11MO.0.B		SSAGCAGCTGG	11	121	1.78e-009	7.28e-007	1	db/motif_databases/HUMAN/HOCOMOCOv11_core_HUMAN_mono_meme_format.meme	BHA15_HUMAN.H11MO.0.B	http://hocomoco.autosome.ru/motif/BHA15_HUMAN.H11MO.0.B
29	1	9	db/motif_databases/HUMAN/HOCOMOCOv11_core_HUMAN_mono_meme_format.meme	SMCA1_HUMAN.H11MO.0.C		CMARGAAGMATD	12	405	2.38e-009	9.73e-007	1	db/motif_databases/HUMAN/HOCOMOCOv11_core_HUMAN_mono_meme_format.meme	SMCA1_HUMAN.H11MO.0.C	http://hocomoco.autosome.ru/motif/SMCA1_HUMAN.H11MO.0.C
30	0	6	db/motif_databases/HUMAN/HOCOMOCOv11_core_HUMAN_mono_meme_format.meme	NDF2_HUMAN.H11MO.0.B		RRCAGATGG	9	128	6.13e-009	2.51e-006	1	db/motif_databases/HUMAN/HOCOMOCOv11_core_HUMAN_mono_meme_format.meme	NDF2_HUMAN.H11MO.0.B	http://hocomoco.autosome.ru/motif/NDF2_HUMAN.H11MO.0.B
31	0	6	db/motif_databases/HUMAN/HOCOMOCOv11_core_HUMAN_mono_meme_format.meme	TBX21_HUMAN.H11MO.0.A		GDGDRGGTGTGRV	13	410	8.39e-009	3.43e-006	1	db/motif_databases/HUMAN/HOCOMOCOv11_core_HUMAN_mono_meme_format.meme	TBX21_HUMAN.H11MO.0.A	http://hocomoco.autosome.ru/motif/TBX21_HUMAN.H11MO.0.A
32	0	1	db/motif_databases/HUMAN/HOCOMOCOv11_core_HUMAN_mono_meme_format.meme	NF2L2_HUMAN.H11MO.0.A		WWYTGCTGAGTCAT	14	55	8.53e-009	3.49e-006	1	db/motif_databases/HUMAN/HOCOMOCOv11_core_HUMAN_mono_meme_format.meme	NF2L2_HUMAN.H11MO.0.A	http://hocomoco.autosome.ru/motif/NF2L2_HUMAN.H11MO.0.A
33	1	10	db/motif_databases/HUMAN/HOCOMOCOv11_core_HUMAN_mono_meme_format.meme	TEAD1_HUMAN.H11MO.0.A		RCATTCCWGSCW	12	255	8.95e-009	3.66e-006	1	db/motif_databases/HUMAN/HOCOMOCOv11_core_HUMAN_mono_meme_format.meme	TEAD1_HUMAN.H11MO.0.A	http://hocomoco.autosome.ru/motif/TEAD1_HUMAN.H11MO.0.A
34	0	6	db/motif_databases/HUMAN/HOCOMOCOv11_core_HUMAN_mono_meme_format.meme	ZBT18_HUMAN.H11MO.0.C		KCCAGMTGTKB	11	317	1.60e-008	6.53e-006	1	db/motif_databases/HUMAN/HOCOMOCOv11_core_HUMAN_mono_meme_format.meme	ZBT18_HUMAN.H11MO.0.C	http://hocomoco.autosome.ru/motif/ZBT18_HUMAN.H11MO.0.C
35	1	11	db/motif_databases/HUMAN/HOCOMOCOv11_core_HUMAN_mono_meme_format.meme	FEZF1_HUMAN.H11MO.0.C		DYTGYYCTTTTH	12	219	1.93e-008	7.91e-006	1	db/motif_databases/HUMAN/HOCOMOCOv11_core_HUMAN_mono_meme_format.meme	FEZF1_HUMAN.H11MO.0.C	http://hocomoco.autosome.ru/motif/FEZF1_HUMAN.H11MO.0.C
36	0	6	db/motif_databases/HUMAN/HOCOMOCOv11_core_HUMAN_mono_meme_format.meme	ASCL1_HUMAN.H11MO.0.A		CHVCASCTGCYBYY	14	134	2.55e-008	1.04e-005	1	db/motif_databases/HUMAN/HOCOMOCOv11_core_HUMAN_mono_meme_format.meme	ASCL1_HUMAN.H11MO.0.A	http://hocomoco.autosome.ru/motif/ASCL1_HUMAN.H11MO.0.A
37	0	6	db/motif_databases/HUMAN/HOCOMOCOv11_core_HUMAN_mono_meme_format.meme	ATOH1_HUMAN.H11MO.0.B		RRCAGMTGG	9	81	2.94e-008	1.20e-005	1	db/motif_databases/HUMAN/HOCOMOCOv11_core_HUMAN_mono_meme_format.meme	ATOH1_HUMAN.H11MO.0.B	http://hocomoco.autosome.ru/motif/ATOH1_HUMAN.H11MO.0.B
38	0	1	db/motif_databases/HUMAN/HOCOMOCOv11_core_HUMAN_mono_meme_format.meme	BACH2_HUMAN.H11MO.0.A		TGCTGAGTCAB	11	144	8.60e-008	3.52e-005	1	db/motif_databases/HUMAN/HOCOMOCOv11_core_HUMAN_mono_meme_format.meme	BACH2_HUMAN.H11MO.0.A	http://hocomoco.autosome.ru/motif/BACH2_HUMAN.H11MO.0.A
39	0	6	db/motif_databases/HUMAN/HOCOMOCOv11_core_HUMAN_mono_meme_format.meme	MYF6_HUMAN.H11MO.0.C		CASCTGC	7	94	8.78e-008	3.59e-005	1	db/motif_databases/HUMAN/HOCOMOCOv11_core_HUMAN_mono_meme_format.meme	MYF6_HUMAN.H11MO.0.C	http://hocomoco.autosome.ru/motif/MYF6_HUMAN.H11MO.0.C
40	0	8	db/motif_databases/HUMAN/HOCOMOCOv11_core_HUMAN_mono_meme_format.meme	ETV5_HUMAN.H11MO.0.C		RRRSAGGAARDGRV	14	312	1.35e-007	5.53e-005	1	db/motif_databases/HUMAN/HOCOMOCOv11_core_HUMAN_mono_meme_format.meme	ETV5_HUMAN.H11MO.0.C	http://hocomoco.autosome.ru/motif/ETV5_HUMAN.H11MO.0.C
41	0	8	db/motif_databases/HUMAN/HOCOMOCOv11_core_HUMAN_mono_meme_format.meme	STAT4_HUMAN.H11MO.0.A		YTTCYYRGMAV	11	191	1.58e-007	6.47e-005	1	db/motif_databases/HUMAN/HOCOMOCOv11_core_HUMAN_mono_meme_format.meme	STAT4_HUMAN.H11MO.0.A	http://hocomoco.autosome.ru/motif/STAT4_HUMAN.H11MO.0.A
42	0	8	db/motif_databases/HUMAN/HOCOMOCOv11_core_HUMAN_mono_meme_format.meme	STAT6_HUMAN.H11MO.0.B		TTCTSWGGAAR	11	370	1.84e-007	7.51e-005	1	db/motif_databases/HUMAN/HOCOMOCOv11_core_HUMAN_mono_meme_format.meme	STAT6_HUMAN.H11MO.0.B	http://hocomoco.autosome.ru/motif/STAT6_HUMAN.H11MO.0.B
43	0	8	db/motif_databases/HUMAN/HOCOMOCOv11_core_HUMAN_mono_meme_format.meme	BC11A_HUMAN.H11MO.0.A		RAAAGAGGAAGTGARAV	17	228	1.93e-007	7.89e-005	1	db/motif_databases/HUMAN/HOCOMOCOv11_core_HUMAN_mono_meme_format.meme	BC11A_HUMAN.H11MO.0.A	http://hocomoco.autosome.ru/motif/BC11A_HUMAN.H11MO.0.A
44	0	8	db/motif_databases/HUMAN/HOCOMOCOv11_core_HUMAN_mono_meme_format.meme	SPI1_HUMAN.H11MO.0.A		RRAAAGAGGAAGTGRVD	17	67	1.99e-007	8.14e-005	1	db/motif_databases/HUMAN/HOCOMOCOv11_core_HUMAN_mono_meme_format.meme	SPI1_HUMAN.H11MO.0.A	http://hocomoco.autosome.ru/motif/SPI1_HUMAN.H11MO.0.A
45	0	8	db/motif_databases/HUMAN/HOCOMOCOv11_core_HUMAN_mono_meme_format.meme	BCL6_HUMAN.H11MO.0.A		YKCTTTCYAGGAA	13	329	3.19e-007	1.31e-004	1	db/motif_databases/HUMAN/HOCOMOCOv11_core_HUMAN_mono_meme_format.meme	BCL6_HUMAN.H11MO.0.A	http://hocomoco.autosome.ru/motif/BCL6_HUMAN.H11MO.0.A
46	0	1	db/motif_databases/HUMAN/HOCOMOCOv11_core_HUMAN_mono_meme_format.meme	NR1D1_HUMAN.H11MO.0.B		RRRNMASTGGGTCAGDRDR	19	280	4.29e-007	1.75e-004	1	db/motif_databases/HUMAN/HOCOMOCOv11_core_HUMAN_mono_meme_format.meme	NR1D1_HUMAN.H11MO.0.B	http://hocomoco.autosome.ru/motif/NR1D1_HUMAN.H11MO.0.B
47	1	12	db/motif_databases/HUMAN/HOCOMOCOv11_core_HUMAN_mono_meme_format.meme	SALL4_HUMAN.H11MO.0.B		GSDGGGWGGG	10	240	6.12e-007	2.50e-004	1	db/motif_databases/HUMAN/HOCOMOCOv11_core_HUMAN_mono_meme_format.meme	SALL4_HUMAN.H11MO.0.B	http://hocomoco.autosome.ru/motif/SALL4_HUMAN.H11MO.0.B
48	0	6	db/motif_databases/HUMAN/HOCOMOCOv11_core_HUMAN_mono_meme_format.meme	MYOG_HUMAN.H11MO.0.B		CHSCAGCTGYYYB	13	101	9.35e-007	3.82e-004	1	db/motif_databases/HUMAN/HOCOMOCOv11_core_HUMAN_mono_meme_format.meme	MYOG_HUMAN.H11MO.0.B	http://hocomoco.autosome.ru/motif/MYOG_HUMAN.H11MO.0.B
49	0	6	db/motif_databases/HUMAN/HOCOMOCOv11_core_HUMAN_mono_meme_format.meme	TFAP4_HUMAN.H11MO.0.A		YCAGCTGWKB	10	106	1.14e-006	4.67e-004	1	db/motif_databases/HUMAN/HOCOMOCOv11_core_HUMAN_mono_meme_format.meme	TFAP4_HUMAN.H11MO.0.A	http://hocomoco.autosome.ru/motif/TFAP4_HUMAN.H11MO.0.A
50	0	8	db/motif_databases/HUMAN/HOCOMOCOv11_core_HUMAN_mono_meme_format.meme	ELK4_HUMAN.H11MO.0.A		SVCCGGAAGTGV	12	130	1.14e-006	4.68e-004	1	db/motif_databases/HUMAN/HOCOMOCOv11_core_HUMAN_mono_meme_format.meme	ELK4_HUMAN.H11MO.0.A	http://hocomoco.autosome.ru/motif/ELK4_HUMAN.H11MO.0.A
51	0	8	db/motif_databases/HUMAN/HOCOMOCOv11_core_HUMAN_mono_meme_format.meme	NFAC4_HUMAN.H11MO.0.C		WGGAAAAYTW	10	112	1.52e-006	6.20e-004	1	db/motif_databases/HUMAN/HOCOMOCOv11_core_HUMAN_mono_meme_format.meme	NFAC4_HUMAN.H11MO.0.C	http://hocomoco.autosome.ru/motif/NFAC4_HUMAN.H11MO.0.C
52	0	11	db/motif_databases/HUMAN/HOCOMOCOv11_core_HUMAN_mono_meme_format.meme	NR4A1_HUMAN.H11MO.0.A		AAAGGKCAV	9	232	1.63e-006	6.68e-004	1	db/motif_databases/HUMAN/HOCOMOCOv11_core_HUMAN_mono_meme_format.meme	NR4A1_HUMAN.H11MO.0.A	http://hocomoco.autosome.ru/motif/NR4A1_HUMAN.H11MO.0.A
53	1	13	db/motif_databases/HUMAN/HOCOMOCOv11_core_HUMAN_mono_meme_format.meme	NFKB1_HUMAN.H11MO.1.B		GGGAAAKYCCC	11	134	1.68e-006	6.89e-004	1	db/motif_databases/HUMAN/HOCOMOCOv11_core_HUMAN_mono_meme_format.meme	NFKB1_HUMAN.H11MO.1.B	http://hocomoco.autosome.ru/motif/NFKB1_HUMAN.H11MO.1.B
54	0	6	db/motif_databases/HUMAN/HOCOMOCOv11_core_HUMAN_mono_meme_format.meme	MYOD1_HUMAN.H11MO.0.A		VCAGCTGYYBCYGBC	15	88	1.76e-006	7.18e-004	1	db/motif_databases/HUMAN/HOCOMOCOv11_core_HUMAN_mono_meme_format.meme	MYOD1_HUMAN.H11MO.0.A	http://hocomoco.autosome.ru/motif/MYOD1_HUMAN.H11MO.0.A
55	1	14	db/motif_databases/HUMAN/HOCOMOCOv11_core_HUMAN_mono_meme_format.meme	ZBT48_HUMAN.H11MO.0.C		YHAGGGACCRKS	12	236	1.88e-006	7.67e-004	1	db/motif_databases/HUMAN/HOCOMOCOv11_core_HUMAN_mono_meme_format.meme	ZBT48_HUMAN.H11MO.0.C	http://hocomoco.autosome.ru/motif/ZBT48_HUMAN.H11MO.0.C
56	0	8	db/motif_databases/HUMAN/HOCOMOCOv11_core_HUMAN_mono_meme_format.meme	ELF3_HUMAN.H11MO.0.A		RAABVAGGAAGTRR	14	156	2.05e-006	8.37e-004	1	db/motif_databases/HUMAN/HOCOMOCOv11_core_HUMAN_mono_meme_format.meme	ELF3_HUMAN.H11MO.0.A	http://hocomoco.autosome.ru/motif/ELF3_HUMAN.H11MO.0.A
57	0	6	db/motif_databases/HUMAN/HOCOMOCOv11_core_HUMAN_mono_meme_format.meme	PTF1A_HUMAN.H11MO.0.B		SCAGCTGBYBBYBYYCHC	18	77	2.36e-006	9.67e-004	1	db/motif_databases/HUMAN/HOCOMOCOv11_core_HUMAN_mono_meme_format.meme	PTF1A_HUMAN.H11MO.0.B	http://hocomoco.autosome.ru/motif/PTF1A_HUMAN.H11MO.0.B
58	1	15	db/motif_databases/HUMAN/HOCOMOCOv11_core_HUMAN_mono_meme_format.meme	NR1H3_HUMAN.H11MO.0.B		CHRRGGTYACTNNAGGTCA	19	48	2.39e-006	9.78e-004	1	db/motif_databases/HUMAN/HOCOMOCOv11_core_HUMAN_mono_meme_format.meme	NR1H3_HUMAN.H11MO.0.B	http://hocomoco.autosome.ru/motif/NR1H3_HUMAN.H11MO.0.B
59	1	16	db/motif_databases/HUMAN/HOCOMOCOv11_core_HUMAN_mono_meme_format.meme	ZNF85_HUMAN.H11MO.0.C		AWAGAARWCTGMWGKAATCT	20	116	2.41e-006	9.86e-004	1	db/motif_databases/HUMAN/HOCOMOCOv11_core_HUMAN_mono_meme_format.meme	ZNF85_HUMAN.H11MO.0.C	http://hocomoco.autosome.ru/motif/ZNF85_HUMAN.H11MO.0.C
60	0	1	db/motif_databases/HUMAN/HOCOMOCOv11_core_HUMAN_mono_meme_format.meme	MAFF_HUMAN.H11MO.0.B		TGCTGASTCAGCABTTTT	18	272	2.81e-006	1.15e-003	1	db/motif_databases/HUMAN/HOCOMOCOv11_core_HUMAN_mono_meme_format.meme	MAFF_HUMAN.H11MO.0.B	http://hocomoco.autosome.ru/motif/MAFF_HUMAN.H11MO.0.B
61	0	8	db/motif_databases/HUMAN/HOCOMOCOv11_core_HUMAN_mono_meme_format.meme	ELF1_HUMAN.H11MO.0.A		VRACCCGGAAGTGS	14	67	3.42e-006	1.40e-003	1	db/motif_databases/HUMAN/HOCOMOCOv11_core_HUMAN_mono_meme_format.meme	ELF1_HUMAN.H11MO.0.A	http://hocomoco.autosome.ru/motif/ELF1_HUMAN.H11MO.0.A
62	0	8	db/motif_databases/HUMAN/HOCOMOCOv11_core_HUMAN_mono_meme_format.meme	ELF2_HUMAN.H11MO.0.C		RAVCCGGAAGTGR	13	236	3.44e-006	1.41e-003	1	db/motif_databases/HUMAN/HOCOMOCOv11_core_HUMAN_mono_meme_format.meme	ELF2_HUMAN.H11MO.0.C	http://hocomoco.autosome.ru/motif/ELF2_HUMAN.H11MO.0.C
63	1	17	db/motif_databases/HUMAN/HOCOMOCOv11_core_HUMAN_mono_meme_format.meme	ISL1_HUMAN.H11MO.0.A		VCTAATKGV	9	390	3.70e-006	1.51e-003	1	db/motif_databases/HUMAN/HOCOMOCOv11_core_HUMAN_mono_meme_format.meme	ISL1_HUMAN.H11MO.0.A	http://hocomoco.autosome.ru/motif/ISL1_HUMAN.H11MO.0.A
64	1	18	db/motif_databases/HUMAN/HOCOMOCOv11_core_HUMAN_mono_meme_format.meme	SUH_HUMAN.H11MO.0.A		VSYSTGGGAAV	11	385	3.73e-006	1.53e-003	1	db/motif_databases/HUMAN/HOCOMOCOv11_core_HUMAN_mono_meme_format.meme	SUH_HUMAN.H11MO.0.A	http://hocomoco.autosome.ru/motif/SUH_HUMAN.H11MO.0.A
65	1	19	db/motif_databases/HUMAN/HOCOMOCOv11_core_HUMAN_mono_meme_format.meme	ZN667_HUMAN.H11MO.0.C		GTGSCYTTMARAGCTCMBC	19	244	4.37e-006	1.79e-003	1	db/motif_databases/HUMAN/HOCOMOCOv11_core_HUMAN_mono_meme_format.meme	ZN667_HUMAN.H11MO.0.C	http://hocomoco.autosome.ru/motif/ZN667_HUMAN.H11MO.0.C
66	0	5	db/motif_databases/HUMAN/HOCOMOCOv11_core_HUMAN_mono_meme_format.meme	ZN563_HUMAN.H11MO.0.C		RGGNTCMTNDCHGGCAGCTGY	21	91	4.77e-006	1.95e-003	1	db/motif_databases/HUMAN/HOCOMOCOv11_core_HUMAN_mono_meme_format.meme	ZN563_HUMAN.H11MO.0.C	http://hocomoco.autosome.ru/motif/ZN563_HUMAN.H11MO.0.C
67	0	8	db/motif_databases/HUMAN/HOCOMOCOv11_core_HUMAN_mono_meme_format.meme	ETV1_HUMAN.H11MO.0.A		SRCCGGAAGYG	11	50	4.89e-006	2.00e-003	1	db/motif_databases/HUMAN/HOCOMOCOv11_core_HUMAN_mono_meme_format.meme	ETV1_HUMAN.H11MO.0.A	http://hocomoco.autosome.ru/motif/ETV1_HUMAN.H11MO.0.A
68	0	8	db/motif_databases/HUMAN/HOCOMOCOv11_core_HUMAN_mono_meme_format.meme	ETV2_HUMAN.H11MO.0.B		RRARRCAGGAARYRGS	16	99	5.24e-006	2.14e-003	1	db/motif_databases/HUMAN/HOCOMOCOv11_core_HUMAN_mono_meme_format.meme	ETV2_HUMAN.H11MO.0.B	http://hocomoco.autosome.ru/motif/ETV2_HUMAN.H11MO.0.B
69	0	1	db/motif_databases/HUMAN/HOCOMOCOv11_core_HUMAN_mono_meme_format.meme	MAF_HUMAN.H11MO.0.A		VAAWBTGCTGASTHWGCMD	19	232	5.49e-006	2.25e-003	1	db/motif_databases/HUMAN/HOCOMOCOv11_core_HUMAN_mono_meme_format.meme	MAF_HUMAN.H11MO.0.A	http://hocomoco.autosome.ru/motif/MAF_HUMAN.H11MO.0.A
70	1	20	db/motif_databases/HUMAN/HOCOMOCOv11_core_HUMAN_mono_meme_format.meme	TGIF1_HUMAN.H11MO.0.A		TGACAGS	7	446	6.57e-006	2.69e-003	1	db/motif_databases/HUMAN/HOCOMOCOv11_core_HUMAN_mono_meme_format.meme	TGIF1_HUMAN.H11MO.0.A	http://hocomoco.autosome.ru/motif/TGIF1_HUMAN.H11MO.0.A
71	0	6	db/motif_databases/HUMAN/HOCOMOCOv11_core_HUMAN_mono_meme_format.meme	TFE2_HUMAN.H11MO.0.A		SMCAGCTGCWB	11	132	7.17e-006	2.93e-003	1	db/motif_databases/HUMAN/HOCOMOCOv11_core_HUMAN_mono_meme_format.meme	TFE2_HUMAN.H11MO.0.A	http://hocomoco.autosome.ru/motif/TFE2_HUMAN.H11MO.0.A
72	0	6	db/motif_databases/HUMAN/HOCOMOCOv11_core_HUMAN_mono_meme_format.meme	ZEB1_HUMAN.H11MO.0.A		BVCAGGTGWG	10	152	9.78e-006	4.00e-003	1	db/motif_databases/HUMAN/HOCOMOCOv11_core_HUMAN_mono_meme_format.meme	ZEB1_HUMAN.H11MO.0.A	http://hocomoco.autosome.ru/motif/ZEB1_HUMAN.H11MO.0.A
73	0	9	db/motif_databases/HUMAN/HOCOMOCOv11_core_HUMAN_mono_meme_format.meme	ZN418_HUMAN.H11MO.0.C		TGCTTYTRGCYTCTKVY	17	214	9.89e-006	4.05e-003	1	db/motif_databases/HUMAN/HOCOMOCOv11_core_HUMAN_mono_meme_format.meme	ZN418_HUMAN.H11MO.0.C	http://hocomoco.autosome.ru/motif/ZN418_HUMAN.H11MO.0.C
74	0	10	db/motif_databases/HUMAN/HOCOMOCOv11_core_HUMAN_mono_meme_format.meme	TEAD4_HUMAN.H11MO.0.A		RCATTCCWGRVAK	13	365	1.01e-005	4.15e-003	1	db/motif_databases/HUMAN/HOCOMOCOv11_core_HUMAN_mono_meme_format.meme	TEAD4_HUMAN.H11MO.0.A	http://hocomoco.autosome.ru/motif/TEAD4_HUMAN.H11MO.0.A
75	1	21	db/motif_databases/HUMAN/HOCOMOCOv11_core_HUMAN_mono_meme_format.meme	AP2A_HUMAN.H11MO.0.A		ATKSCCTGRGGSHAD	15	93	1.02e-005	4.18e-003	1	db/motif_databases/HUMAN/HOCOMOCOv11_core_HUMAN_mono_meme_format.meme	AP2A_HUMAN.H11MO.0.A	http://hocomoco.autosome.ru/motif/AP2A_HUMAN.H11MO.0.A
76	0	1	db/motif_databases/HUMAN/HOCOMOCOv11_core_HUMAN_mono_meme_format.meme	NFE2_HUMAN.H11MO.0.A		VVRTGACTCAGCA	13	25	1.15e-005	4.70e-003	1	db/motif_databases/HUMAN/HOCOMOCOv11_core_HUMAN_mono_meme_format.meme	NFE2_HUMAN.H11MO.0.A	http://hocomoco.autosome.ru/motif/NFE2_HUMAN.H11MO.0.A
77	0	8	db/motif_databases/HUMAN/HOCOMOCOv11_core_HUMAN_mono_meme_format.meme	ETS2_HUMAN.H11MO.0.B		RDVRGGAARVRRR	13	409	1.18e-005	4.84e-003	1	db/motif_databases/HUMAN/HOCOMOCOv11_core_HUMAN_mono_meme_format.meme	ETS2_HUMAN.H11MO.0.B	http://hocomoco.autosome.ru/motif/ETS2_HUMAN.H11MO.0.B
78	0	5	db/motif_databases/HUMAN/HOCOMOCOv11_core_HUMAN_mono_meme_format.meme	SMAD4_HUMAN.H11MO.0.B		CWGTCTGDCACCT	13	244	1.36e-005	5.54e-003	1	db/motif_databases/HUMAN/HOCOMOCOv11_core_HUMAN_mono_meme_format.meme	SMAD4_HUMAN.H11MO.0.B	http://hocomoco.autosome.ru/motif/SMAD4_HUMAN.H11MO.0.B
79	1	22	db/motif_databases/HUMAN/HOCOMOCOv11_core_HUMAN_mono_meme_format.meme	ZN449_HUMAN.H11MO.0.C		TGGTTGGGCTB	11	68	1.43e-005	5.87e-003	1	db/motif_databases/HUMAN/HOCOMOCOv11_core_HUMAN_mono_meme_format.meme	ZN449_HUMAN.H11MO.0.C	http://hocomoco.autosome.ru/motif/ZN449_HUMAN.H11MO.0.C
80	0	8	db/motif_databases/HUMAN/HOCOMOCOv11_core_HUMAN_mono_meme_format.meme	ERG_HUMAN.H11MO.0.A		RRRSAGGAAGYGG	13	245	1.82e-005	7.45e-003	1	db/motif_databases/HUMAN/HOCOMOCOv11_core_HUMAN_mono_meme_format.meme	ERG_HUMAN.H11MO.0.A	http://hocomoco.autosome.ru/motif/ERG_HUMAN.H11MO.0.A
81	0	8	db/motif_databases/HUMAN/HOCOMOCOv11_core_HUMAN_mono_meme_format.meme	ELF5_HUMAN.H11MO.0.A		VGRASSAGGAAGTRV	15	138	2.33e-005	9.54e-003	1	db/motif_databases/HUMAN/HOCOMOCOv11_core_HUMAN_mono_meme_format.meme	ELF5_HUMAN.H11MO.0.A	http://hocomoco.autosome.ru/motif/ELF5_HUMAN.H11MO.0.A
82	1	23	db/motif_databases/HUMAN/HOCOMOCOv11_core_HUMAN_mono_meme_format.meme	RUNX1_HUMAN.H11MO.0.A		BYTGTGGTTWB	11	72	2.86e-005	1.17e-002	1	db/motif_databases/HUMAN/HOCOMOCOv11_core_HUMAN_mono_meme_format.meme	RUNX1_HUMAN.H11MO.0.A	http://hocomoco.autosome.ru/motif/RUNX1_HUMAN.H11MO.0.A
83	1	24	db/motif_databases/HUMAN/HOCOMOCOv11_core_HUMAN_mono_meme_format.meme	GABPA_HUMAN.H11MO.0.A		GVVRCCGGAAGTGV	14	111	2.86e-005	1.17e-002	1	db/motif_databases/HUMAN/HOCOMOCOv11_core_HUMAN_mono_meme_format.meme	GABPA_HUMAN.H11MO.0.A	http://hocomoco.autosome.ru/motif/GABPA_HUMAN.H11MO.0.A
84	0	1	db/motif_databases/HUMAN/HOCOMOCOv11_core_HUMAN_mono_meme_format.meme	BACH1_HUMAN.H11MO.0.A		TGCTGAGTCABSS	13	114	3.69e-005	1.51e-002	1	db/motif_databases/HUMAN/HOCOMOCOv11_core_HUMAN_mono_meme_format.meme	BACH1_HUMAN.H11MO.0.A	http://hocomoco.autosome.ru/motif/BACH1_HUMAN.H11MO.0.A
85	0	6	db/motif_databases/HUMAN/HOCOMOCOv11_core_HUMAN_mono_meme_format.meme	ZN317_HUMAN.H11MO.0.C		GAHTRACAGCWGACTTCTCA	20	101	3.86e-005	1.58e-002	1	db/motif_databases/HUMAN/HOCOMOCOv11_core_HUMAN_mono_meme_format.meme	ZN317_HUMAN.H11MO.0.C	http://hocomoco.autosome.ru/motif/ZN317_HUMAN.H11MO.0.C
86	0	9	db/motif_databases/HUMAN/HOCOMOCOv11_core_HUMAN_mono_meme_format.meme	FEV_HUMAN.H11MO.0.B		GCVGGAAGYG	10	540	3.90e-005	1.60e-002	1	db/motif_databases/HUMAN/HOCOMOCOv11_core_HUMAN_mono_meme_format.meme	FEV_HUMAN.H11MO.0.B	http://hocomoco.autosome.ru/motif/FEV_HUMAN.H11MO.0.B
87	0	8	db/motif_databases/HUMAN/HOCOMOCOv11_core_HUMAN_mono_meme_format.meme	EHF_HUMAN.H11MO.0.B		VWACSAGGAAGTDVS	15	40	4.72e-005	1.93e-002	1	db/motif_databases/HUMAN/HOCOMOCOv11_core_HUMAN_mono_meme_format.meme	EHF_HUMAN.H11MO.0.B	http://hocomoco.autosome.ru/motif/EHF_HUMAN.H11MO.0.B
88	1	25	db/motif_databases/HUMAN/HOCOMOCOv11_core_HUMAN_mono_meme_format.meme	LEF1_HUMAN.H11MO.0.A		BCCTTTSWWNTBYH	14	405	4.89e-005	2.00e-002	1	db/motif_databases/HUMAN/HOCOMOCOv11_core_HUMAN_mono_meme_format.meme	LEF1_HUMAN.H11MO.0.A	http://hocomoco.autosome.ru/motif/LEF1_HUMAN.H11MO.0.A
89	1	26	db/motif_databases/HUMAN/HOCOMOCOv11_core_HUMAN_mono_meme_format.meme	NKX25_HUMAN.H11MO.0.B		KKRAGWGS	8	537	5.53e-005	2.26e-002	1	db/motif_databases/HUMAN/HOCOMOCOv11_core_HUMAN_mono_meme_format.meme	NKX25_HUMAN.H11MO.0.B	http://hocomoco.autosome.ru/motif/NKX25_HUMAN.H11MO.0.B
89	0	11	db/motif_databases/HUMAN/HOCOMOCOv11_core_HUMAN_mono_meme_format.meme	ZN350_HUMAN.H11MO.0.C		CAGYYYTTTTATDWCCHR	18	197	5.53e-005	2.26e-002	1	db/motif_databases/HUMAN/HOCOMOCOv11_core_HUMAN_mono_meme_format.meme	ZN350_HUMAN.H11MO.0.C	http://hocomoco.autosome.ru/motif/ZN350_HUMAN.H11MO.0.C
90	0	24	db/motif_databases/HUMAN/HOCOMOCOv11_core_HUMAN_mono_meme_format.meme	PRDM1_HUMAN.H11MO.0.A		RAAAGTGAAAGTGR	14	141	5.54e-005	2.27e-002	1	db/motif_databases/HUMAN/HOCOMOCOv11_core_HUMAN_mono_meme_format.meme	PRDM1_HUMAN.H11MO.0.A	http://hocomoco.autosome.ru/motif/PRDM1_HUMAN.H11MO.0.A
91	0	13	db/motif_databases/HUMAN/HOCOMOCOv11_core_HUMAN_mono_meme_format.meme	REL_HUMAN.H11MO.0.B		DRWRGGGRAATKCCA	15	52	6.94e-005	2.84e-002	1	db/motif_databases/HUMAN/HOCOMOCOv11_core_HUMAN_mono_meme_format.meme	REL_HUMAN.H11MO.0.B	http://hocomoco.autosome.ru/motif/REL_HUMAN.H11MO.0.B
92	0	23	db/motif_databases/HUMAN/HOCOMOCOv11_core_HUMAN_mono_meme_format.meme	PEBB_HUMAN.H11MO.0.C		TYTGTGGTYWB	11	248	7.06e-005	2.89e-002	1	db/motif_databases/HUMAN/HOCOMOCOv11_core_HUMAN_mono_meme_format.meme	PEBB_HUMAN.H11MO.0.C	http://hocomoco.autosome.ru/motif/PEBB_HUMAN.H11MO.0.C
93	0	26	db/motif_databases/HUMAN/HOCOMOCOv11_core_HUMAN_mono_meme_format.meme	NKX21_HUMAN.H11MO.0.A		BTKGAGTGSY	10	306	7.73e-005	3.16e-002	1	db/motif_databases/HUMAN/HOCOMOCOv11_core_HUMAN_mono_meme_format.meme	NKX21_HUMAN.H11MO.0.A	http://hocomoco.autosome.ru/motif/NKX21_HUMAN.H11MO.0.A
94	0	8	db/motif_databases/HUMAN/HOCOMOCOv11_core_HUMAN_mono_meme_format.meme	FLI1_HUMAN.H11MO.0.A		SRRGGMAGGAAGGRRRGR	18	142	8.09e-005	3.31e-002	1	db/motif_databases/HUMAN/HOCOMOCOv11_core_HUMAN_mono_meme_format.meme	FLI1_HUMAN.H11MO.0.A	http://hocomoco.autosome.ru/motif/FLI1_HUMAN.H11MO.0.A
95	0	6	db/motif_databases/HUMAN/HOCOMOCOv11_core_HUMAN_mono_meme_format.meme	SNAI1_HUMAN.H11MO.0.C		SCAGGTGK	8	45	9.53e-005	3.90e-002	1	db/motif_databases/HUMAN/HOCOMOCOv11_core_HUMAN_mono_meme_format.meme	SNAI1_HUMAN.H11MO.0.C	http://hocomoco.autosome.ru/motif/SNAI1_HUMAN.H11MO.0.C
96	0	8	db/motif_databases/HUMAN/HOCOMOCOv11_core_HUMAN_mono_meme_format.meme	SPIB_HUMAN.H11MO.0.A		RRAAAGAGGAAGTGARA	17	35	9.75e-005	3.99e-002	1	db/motif_databases/HUMAN/HOCOMOCOv11_core_HUMAN_mono_meme_format.meme	SPIB_HUMAN.H11MO.0.A	http://hocomoco.autosome.ru/motif/SPIB_HUMAN.H11MO.0.A
97	1	27	db/motif_databases/HUMAN/HOCOMOCOv11_core_HUMAN_mono_meme_format.meme	HXC9_HUMAN.H11MO.0.C		WTTTATKGCH	10	310	1.00e-004	4.10e-002	1	db/motif_databases/HUMAN/HOCOMOCOv11_core_HUMAN_mono_meme_format.meme	HXC9_HUMAN.H11MO.0.C	http://hocomoco.autosome.ru/motif/HXC9_HUMAN.H11MO.0.C
98	1	28	db/motif_databases/HUMAN/HOCOMOCOv11_core_HUMAN_mono_meme_format.meme	FOXO1_HUMAN.H11MO.0.A		KBBYTGTTTHCN	12	424	1.05e-004	4.30e-002	1	db/motif_databases/HUMAN/HOCOMOCOv11_core_HUMAN_mono_meme_format.meme	FOXO1_HUMAN.H11MO.0.A	http://hocomoco.autosome.ru/motif/FOXO1_HUMAN.H11MO.0.A
99	0	1	db/motif_databases/HUMAN/HOCOMOCOv11_core_HUMAN_mono_meme_format.meme	NF2L1_HUMAN.H11MO.0.C		HGTCATN	7	250	1.19e-004	4.86e-002	1	db/motif_databases/HUMAN/HOCOMOCOv11_core_HUMAN_mono_meme_format.meme	NF2L1_HUMAN.H11MO.0.C	http://hocomoco.autosome.ru/motif/NF2L1_HUMAN.H11MO.0.C
100	1	29	MEME	CAGCACCWTGGACAG	MEME-4	CAGCACCWTGGACAG	15	14	2.42e-004	2.10e-015	1	db/motif_databases/HUMAN/HOCOMOCOv11_core_HUMAN_mono_meme_format.meme	REST_HUMAN.H11MO.0.A	http://hocomoco.autosome.ru/motif/REST_HUMAN.H11MO.0.A
# XSTREME (Motif Discovery and Enrichment Analysis): Version 5.5.5 released on Thu Sep 14 08:48:04 2023 +1000
# The format of this file is described at https://meme-suite.org/meme/doc/xstreme-output-format.html
# xstreme --oc . --time 240 --streme-totallength 4000000 --meme-searchsize 100000 --dna --order 0 --evt 0.05 --minw 6 --maxw 15 --align center --meme-mod zoops --m db/motif_databases/HUMAN/HOCOMOCOv11_core_HUMAN_mono_meme_format.meme --p cluster_9_coord_nodup.txt.fa
