## Supplementary material for "The cistrome response to hypoxia in human umbilical vein endothelial cells": Singh--Bass_Supplemental_FILE_S2: cluster_10_coord_nodup.txt

chr10	102102581	102102611
chr10	30002601	30002631
chr10	67882356	67882386
chr10	72273933	72273963
chr10	86861785	86861815
chr1	101288582	101288612
chr1	110053995	110054025
chr11	112588346	112588376
chr1	119809118	119809148
chr11	32176380	32176410
chr11	43419535	43419565
chr1	157969909	157969939
chr11	67382711	67382741
chr11	69000865	69000895
chr1	182396884	182396914
chr1	20267231	20267261
chr12	111925422	111925452
chr12	27319581	27319611
chr12	85029615	85029645
chr13	35210424	35210454
chr13	96958443	96958473
chr1	40380219	40380249
chr14	32560448	32560478
chr14	50778056	50778086
chr14	62163165	62163195
chr1	47726420	47726450
chr15	70488185	70488215
chr16	46629528	46629558
chr16	81723280	81723310
chr16	87871723	87871753
chr17	12180861	12180891
chr17	43334379	43334409
chr17	4626138	4626168
chr18	23626463	23626493
chr18	49933753	49933783
chr19	42758841	42758871
chr19	58310921	58310951
chr2	100730453	100730483
chr2	113587366	113587396
chr2	11584423	11584453
chr21	34630712	34630742
chr2	214801248	214801278
chr22	22956071	22956101
chr3	136078941	136078971
chr4	158625060	158625090
chr4	16264995	16265025
chr5	123344995	123345025
chr5	150473110	150473140
chr5	5492510	5492540
chr6	37127972	37128002
chr6	43773467	43773497
chr6	97497915	97497945
chr7	128459496	128459526
chr7	35425053	35425083
chr7	45154774	45154804
chr7	81482753	81482783
chr7	94068669	94068699
chr7	98131893	98131923
chr8	74344873	74344903
chr9	18442794	18442824
chrX	115643104	115643134
chrX	118601652	118601682
chrX	43836608	43836638
chrX	56281940	56281970
