## Supplementary material for "The cistrome response to hypoxia in human umbilical vein endothelial cells": Singh--Bass_Supplemental_FILE_S5: cluster1_24h.xlsx

### Sheet: cluster1_24h.xlsx
Description	pvalue	NES	GeneRatio	Sign
response to oxidative stress	0.000216541	-1.80036	0.571429	Negative
monocarboxylic acid metabolic process	0.000874741	-1.73808	0.428571	Negative
organic acid biosynthetic process	0.00168838	-1.58776	0.75	Negative
small molecule biosynthetic process	0.00168838	-1.58776	0.75	Negative
carboxylic acid biosynthetic process	0.00168838	-1.58776	0.75	Negative
monocarboxylic acid biosynthetic process	0.00168838	-1.58776	0.75	Negative
negative regulation of protein ubiquitination	0.00206447	-1.51699	0.666667	Negative
negative regulation of protein modification by small protein conjugation or removal	0.00206447	-1.51699	0.666667	Negative
regulation of protein ubiquitination	0.0052655	-1.5339	0.75	Negative
regulation of protein modification by small protein conjugation or removal	0.00759993	-1.54142	0.6	Negative
cellular response to oxidative stress	0.00873634	-1.51215	0.5	Negative
cellular response to chemical stress	0.00873634	-1.51215	0.5	Negative
regulation of cellular response to oxidative stress	0.00873634	-1.51215	0.5	Negative
regulation of response to oxidative stress	0.00873634	-1.51215	0.5	Negative
organic hydroxy compound metabolic process	0.010583	-1.51705	0.6	Negative
blood coagulation	0.0117857	-1.45808	0.666667	Negative
coagulation	0.0117857	-1.45808	0.666667	Negative
cell death in response to oxidative stress	0.0120614	-1.45608	0.666667	Negative
regulation of oxidative stress-induced cell death	0.0120614	-1.45608	0.666667	Negative
negative regulation of oxidative stress-induced cell death	0.0120614	-1.45608	0.666667	Negative
alcohol metabolic process	0.0167025	-1.47345	0.5	Negative
wound healing	0.0172735	-1.46778	0.6	Negative
negative regulation of protein modification process	0.0218241	-1.53316	0.5	Negative
lipid biosynthetic process	0.0318484	-1.43386	0.5	Negative
fatty acid metabolic process	0.0325752	-1.38839	0.666667	Negative
regulation of immune response	0.0438636	-1.46356	0.333333	Negative
macromolecule localization	0.0489936	-1.45309	0.318182	Negative
stem cell differentiation	0.000890393	1.6472	0.25	Positive
outflow tract septum morphogenesis	0.00181574	1.58117	0.333333	Positive
outflow tract morphogenesis	0.00181574	1.58117	0.333333	Positive
cardiac chamber development	0.00181574	1.58117	0.333333	Positive
cardiac chamber morphogenesis	0.00181574	1.58117	0.333333	Positive
cardiac septum development	0.00181574	1.58117	0.333333	Positive
neural crest cell development	0.00181574	1.58117	0.333333	Positive
neural crest cell differentiation	0.00181574	1.58117	0.333333	Positive
diencephalon development	0.00181574	1.58117	0.333333	Positive
segmentation	0.00181574	1.58117	0.333333	Positive
anatomical structure arrangement	0.00181574	1.58117	0.333333	Positive
mesenchymal cell differentiation	0.00181574	1.58117	0.333333	Positive
stem cell development	0.00181574	1.58117	0.333333	Positive
positive regulation of epithelial cell proliferation	0.00181574	1.58117	0.333333	Positive
cardiac septum morphogenesis	0.00181574	1.58117	0.333333	Positive
mesenchyme development	0.00181574	1.58117	0.333333	Positive
positive regulation of cell population proliferation	0.00198307	1.75854	0.125	Positive
regionalization	0.00405921	1.60334	0.5	Positive
response to growth factor	0.00476168	1.71158	0.25	Positive
cellular response to growth factor stimulus	0.00476168	1.71158	0.25	Positive
pattern specification process	0.00537359	1.64512	0.4	Positive
chondrocyte differentiation	0.00568286	1.6403	0.6	Positive
cartilage development	0.00568286	1.6403	0.6	Positive
connective tissue development	0.00568286	1.6403	0.6	Positive
heart morphogenesis	0.00606944	1.63507	0.2	Positive
epithelial cell proliferation	0.00662387	1.64818	0.333333	Positive
cell fate commitment	0.00685391	1.55382	0.333333	Positive
cellular response to organic substance	0.0077538	1.64638	0.545455	Positive
signal transduction	0.00795544	1.57362	0.409091	Positive
response to organic substance	0.00949061	1.64598	0.521739	Positive
animal organ morphogenesis	0.0102505	1.64629	0.3	Positive
regulation of epithelial cell proliferation	0.0104895	1.59934	0.4	Positive
transforming growth factor beta receptor signaling pathway	0.0105532	1.54059	0.333333	Positive
response to transforming growth factor beta	0.0105532	1.54059	0.333333	Positive
cellular response to transforming growth factor beta stimulus	0.0105532	1.54059	0.333333	Positive
transmembrane receptor protein serine/threonine kinase signaling pathway	0.0121988	1.55137	0.5	Positive
regulation of transmembrane receptor protein serine/threonine kinase signaling pathway	0.0136144	1.5252	0.666667	Positive
forebrain development	0.0141958	1.59989	0.166667	Positive
regulation of cellular process	0.0189031	1.42376	0.289474	Positive
cell motility	0.0207862	1.59951	0.466667	Positive
gland development	0.0212106	1.50186	0.666667	Positive
cell communication	0.0212928	1.46835	0.4	Positive
signaling	0.0212928	1.46835	0.4	Positive
cell surface receptor signaling pathway	0.0230644	1.54433	0.454545	Positive
sex differentiation	0.0238012	1.49629	0.333333	Positive
negative regulation of biological process	0.02447	1.45192	0.291667	Positive
growth	0.0282846	1.56164	0.222222	Positive
cellular response to endogenous stimulus	0.029801	1.54929	0.357143	Positive
skeletal system development	0.0298324	1.55021	0.428571	Positive
enzyme-linked receptor protein signaling pathway	0.0307776	1.54608	0.615385	Positive
regulation of signal transduction	0.0319213	1.47547	0.344828	Positive
regulation of cell communication	0.0319213	1.47547	0.344828	Positive
regulation of signaling	0.0319213	1.47547	0.344828	Positive
glycoprotein biosynthetic process	0.0322206	1.47493	1	Positive
negative regulation of cellular process	0.0334359	1.43721	0.302326	Positive
animal organ development	0.037336	1.48339	0.434783	Positive
macromolecule biosynthetic process	0.0393823	1.46343	0.269231	Positive
ossification	0.0400274	1.46161	0.666667	Positive
regulation of ossification	0.0400274	1.46161	0.666667	Positive
regulation of growth	0.0402714	1.52213	0.571429	Positive
central nervous system development	0.0412659	1.515	0.444444	Positive
developmental growth	0.0414646	1.51493	0.142857	Positive
central nervous system neuron differentiation	0.0430835	1.51131	0.5	Positive
response to endogenous stimulus	0.0442478	1.53315	0.4	Positive
regulation of cell migration	0.0472516	1.52168	0.25	Positive
regulation of locomotion	0.0472516	1.52168	0.25	Positive
regulation of cell motility	0.0472516	1.52168	0.25	Positive
cell migration	0.0482143	1.49497	0.428571	Positive

### Sheet: Sheet1
Description	pvalue	NES	GeneRatio	Sign
response to oxidative stress	0.000216541	-1.80036	0.571429	Negative
monocarboxylic acid metabolic process	0.000874741	-1.73808	0.428571	Negative
organic acid biosynthetic process	0.00168838	-1.58776	0.75	Negative
small molecule biosynthetic process	0.00168838	-1.58776	0.75	Negative
carboxylic acid biosynthetic process	0.00168838	-1.58776	0.75	Negative
monocarboxylic acid biosynthetic process	0.00168838	-1.58776	0.75	Negative
negative regulation of protein ubiquitination	0.00206447	-1.51699	0.666667	Negative
negative regulation of protein modification by small protein conjugation or removal	0.00206447	-1.51699	0.666667	Negative
regulation of protein ubiquitination	0.0052655	-1.5339	0.75	Negative
regulation of protein modification by small protein conjugation or removal	0.00759993	-1.54142	0.6	Negative
cellular response to oxidative stress	0.00873634	-1.51215	0.5	Negative
cellular response to chemical stress	0.00873634	-1.51215	0.5	Negative
regulation of cellular response to oxidative stress	0.00873634	-1.51215	0.5	Negative
regulation of response to oxidative stress	0.00873634	-1.51215	0.5	Negative
organic hydroxy compound metabolic process	0.010583	-1.51705	0.6	Negative
blood coagulation	0.0117857	-1.45808	0.666667	Negative
coagulation	0.0117857	-1.45808	0.666667	Negative
cell death in response to oxidative stress	0.0120614	-1.45608	0.666667	Negative
regulation of oxidative stress-induced cell death	0.0120614	-1.45608	0.666667	Negative
negative regulation of oxidative stress-induced cell death	0.0120614	-1.45608	0.666667	Negative
alcohol metabolic process	0.0167025	-1.47345	0.5	Negative
wound healing	0.0172735	-1.46778	0.6	Negative
negative regulation of protein modification process	0.0218241	-1.53316	0.5	Negative
lipid biosynthetic process	0.0318484	-1.43386	0.5	Negative
fatty acid metabolic process	0.0325752	-1.38839	0.666667	Negative
regulation of immune response	0.0438636	-1.46356	0.333333	Negative
macromolecule localization	0.0489936	-1.45309	0.318182	Negative

### Sheet: Sheet2
stem cell differentiation	0.000890393	1.6472	0.25	Positive
outflow tract septum morphogenesis	0.00181574	1.58117	0.333333	Positive
outflow tract morphogenesis	0.00181574	1.58117	0.333333	Positive
cardiac chamber development	0.00181574	1.58117	0.333333	Positive
cardiac chamber morphogenesis	0.00181574	1.58117	0.333333	Positive
cardiac septum development	0.00181574	1.58117	0.333333	Positive
neural crest cell development	0.00181574	1.58117	0.333333	Positive
neural crest cell differentiation	0.00181574	1.58117	0.333333	Positive
diencephalon development	0.00181574	1.58117	0.333333	Positive
segmentation	0.00181574	1.58117	0.333333	Positive
anatomical structure arrangement	0.00181574	1.58117	0.333333	Positive
mesenchymal cell differentiation	0.00181574	1.58117	0.333333	Positive
stem cell development	0.00181574	1.58117	0.333333	Positive
positive regulation of epithelial cell proliferation	0.00181574	1.58117	0.333333	Positive
cardiac septum morphogenesis	0.00181574	1.58117	0.333333	Positive
mesenchyme development	0.00181574	1.58117	0.333333	Positive
positive regulation of cell population proliferation	0.00198307	1.75854	0.125	Positive
regionalization	0.00405921	1.60334	0.5	Positive
response to growth factor	0.00476168	1.71158	0.25	Positive
cellular response to growth factor stimulus	0.00476168	1.71158	0.25	Positive
pattern specification process	0.00537359	1.64512	0.4	Positive
chondrocyte differentiation	0.00568286	1.6403	0.6	Positive
cartilage development	0.00568286	1.6403	0.6	Positive
connective tissue development	0.00568286	1.6403	0.6	Positive
heart morphogenesis	0.00606944	1.63507	0.2	Positive
epithelial cell proliferation	0.00662387	1.64818	0.333333	Positive
cell fate commitment	0.00685391	1.55382	0.333333	Positive
cellular response to organic substance	0.0077538	1.64638	0.545455	Positive
signal transduction	0.00795544	1.57362	0.409091	Positive
response to organic substance	0.00949061	1.64598	0.521739	Positive
animal organ morphogenesis	0.0102505	1.64629	0.3	Positive
regulation of epithelial cell proliferation	0.0104895	1.59934	0.4	Positive
transforming growth factor beta receptor signaling pathway	0.0105532	1.54059	0.333333	Positive
response to transforming growth factor beta	0.0105532	1.54059	0.333333	Positive
cellular response to transforming growth factor beta stimulus	0.0105532	1.54059	0.333333	Positive
transmembrane receptor protein serine/threonine kinase signaling pathway	0.0121988	1.55137	0.5	Positive
regulation of transmembrane receptor protein serine/threonine kinase signaling pathway	0.0136144	1.5252	0.666667	Positive
forebrain development	0.0141958	1.59989	0.166667	Positive
regulation of cellular process	0.0189031	1.42376	0.289474	Positive
cell motility	0.0207862	1.59951	0.466667	Positive
gland development	0.0212106	1.50186	0.666667	Positive
cell communication	0.0212928	1.46835	0.4	Positive
signaling	0.0212928	1.46835	0.4	Positive
cell surface receptor signaling pathway	0.0230644	1.54433	0.454545	Positive
sex differentiation	0.0238012	1.49629	0.333333	Positive
negative regulation of biological process	0.02447	1.45192	0.291667	Positive
growth	0.0282846	1.56164	0.222222	Positive
cellular response to endogenous stimulus	0.029801	1.54929	0.357143	Positive
skeletal system development	0.0298324	1.55021	0.428571	Positive
enzyme-linked receptor protein signaling pathway	0.0307776	1.54608	0.615385	Positive
regulation of signal transduction	0.0319213	1.47547	0.344828	Positive
regulation of cell communication	0.0319213	1.47547	0.344828	Positive
regulation of signaling	0.0319213	1.47547	0.344828	Positive
glycoprotein biosynthetic process	0.0322206	1.47493	1	Positive
negative regulation of cellular process	0.0334359	1.43721	0.302326	Positive
animal organ development	0.037336	1.48339	0.434783	Positive
macromolecule biosynthetic process	0.0393823	1.46343	0.269231	Positive
ossification	0.0400274	1.46161	0.666667	Positive
regulation of ossification	0.0400274	1.46161	0.666667	Positive
regulation of growth	0.0402714	1.52213	0.571429	Positive
central nervous system development	0.0412659	1.515	0.444444	Positive
developmental growth	0.0414646	1.51493	0.142857	Positive
central nervous system neuron differentiation	0.0430835	1.51131	0.5	Positive
response to endogenous stimulus	0.0442478	1.53315	0.4	Positive
regulation of cell migration	0.0472516	1.52168	0.25	Positive
regulation of locomotion	0.0472516	1.52168	0.25	Positive
regulation of cell motility	0.0472516	1.52168	0.25	Positive
cell migration	0.0482143	1.49497	0.428571	Positive
