## Supplementary material for "The cistrome response to hypoxia in human umbilical vein endothelial cells": Singh--Bass_Supplemental_FILE_S5: cluster2_24h.xlsx

### Sheet: cluster2_24h.xlsx
Description	pvalue	NES	GeneRatio	Sign
muscle structure development	0.00062202	1.73984	0.875	Positive
anatomical structure development	0.000757734	1.79281	0.439024	Positive
circulatory system development	0.000844244	1.76736	0.8	Positive
developmental process	0.0014313	1.69349	0.391304	Positive
multicellular organism development	0.00162393	1.7683	0.451613	Positive
anatomical structure morphogenesis	0.00214691	1.72745	0.578947	Positive
blood vessel development	0.00251404	1.669	0.714286	Positive
vasculature development	0.00251404	1.669	0.714286	Positive
cell differentiation	0.00277211	1.71986	0.4375	Positive
multicellular organismal process	0.00311853	1.64886	0.380952	Positive
muscle cell proliferation	0.0046452	1.59043	0.6	Positive
system development	0.00483417	1.73529	0.5	Positive
cellular developmental process	0.00520878	1.68486	0.424242	Positive
regulation of multicellular organismal development	0.0056884	1.69371	0.333333	Positive
protein phosphorylation	0.00579675	1.6908	0.583333	Positive
positive regulation of developmental process	0.00639689	1.6416	0.307692	Positive
tube morphogenesis	0.00743095	1.56862	0.8	Positive
tube development	0.00743095	1.56862	0.8	Positive
blood vessel morphogenesis	0.00743095	1.56862	0.8	Positive
tissue development	0.0091528	1.63077	0.5625	Positive
angiogenesis	0.0105062	1.48346	0.666667	Positive
hormone-mediated signaling pathway	0.0121542	1.47854	0.333333	Positive
anatomical structure formation involved in morphogenesis	0.0135674	1.5637	0.5	Positive
muscle tissue development	0.017233	1.52645	1	Positive
cellular component organization	0.0176582	1.56758	0.416667	Positive
animal organ development	0.0205362	1.56649	0.4	Positive
heart development	0.0256579	1.50761	1	Positive
response to stimulus	0.026572	1.48018	0.345455	Positive
regulation of DNA-binding transcription factor activity	0.0341193	1.42854	0.333333	Positive
phosphorylation	0.0346468	1.53816	0.5	Positive
smooth muscle cell proliferation	0.0346741	1.42752	0.333333	Positive
regulation of smooth muscle cell proliferation	0.0346741	1.42752	0.333333	Positive
muscle organ development	0.0346741	1.42667	1	Positive
retinoic acid receptor signaling pathway	0.0368932	1.41944	0.333333	Positive
negative regulation of cell population proliferation	0.0377051	1.49738	0.571429	Positive
response to stress	0.0380835	1.50335	0.269231	Positive
regulation of developmental process	0.043883	1.50044	0.333333	Positive
enzyme-linked receptor protein signaling pathway	0.0443425	1.46783	0.555556	Positive
system process	0.0443425	1.46545	0.444444	Positive
striated muscle tissue development	0.0456942	1.44714	1	Positive
cardiac muscle tissue development	0.0456942	1.44714	1	Positive
embryonic morphogenesis	0.0456942	1.44475	0.25	Positive
cell development	0.0481283	1.50913	0.470588	Positive
organelle fission	0.0484904	1.45587	0.4	Positive
cellular macromolecule biosynthetic process	0.0245959	-1.65659	0.714286	Negative

### Sheet: Sheet1
Description	pvalue	NES	GeneRatio	Sign
muscle structure development	0.00062202	1.73984	0.875	Positive
anatomical structure development	0.000757734	1.79281	0.439024	Positive
circulatory system development	0.000844244	1.76736	0.8	Positive
developmental process	0.0014313	1.69349	0.391304	Positive
multicellular organism development	0.00162393	1.7683	0.451613	Positive
anatomical structure morphogenesis	0.00214691	1.72745	0.578947	Positive
blood vessel development	0.00251404	1.669	0.714286	Positive
vasculature development	0.00251404	1.669	0.714286	Positive
cell differentiation	0.00277211	1.71986	0.4375	Positive
multicellular organismal process	0.00311853	1.64886	0.380952	Positive
muscle cell proliferation	0.0046452	1.59043	0.6	Positive
system development	0.00483417	1.73529	0.5	Positive
cellular developmental process	0.00520878	1.68486	0.424242	Positive
regulation of multicellular organismal development	0.0056884	1.69371	0.333333	Positive
protein phosphorylation	0.00579675	1.6908	0.583333	Positive
positive regulation of developmental process	0.00639689	1.6416	0.307692	Positive
tube morphogenesis	0.00743095	1.56862	0.8	Positive
tube development	0.00743095	1.56862	0.8	Positive
blood vessel morphogenesis	0.00743095	1.56862	0.8	Positive
tissue development	0.0091528	1.63077	0.5625	Positive
angiogenesis	0.0105062	1.48346	0.666667	Positive
hormone-mediated signaling pathway	0.0121542	1.47854	0.333333	Positive
anatomical structure formation involved in morphogenesis	0.0135674	1.5637	0.5	Positive
muscle tissue development	0.017233	1.52645	1	Positive
cellular component organization	0.0176582	1.56758	0.416667	Positive
animal organ development	0.0205362	1.56649	0.4	Positive
heart development	0.0256579	1.50761	1	Positive
response to stimulus	0.026572	1.48018	0.345455	Positive
regulation of DNA-binding transcription factor activity	0.0341193	1.42854	0.333333	Positive
phosphorylation	0.0346468	1.53816	0.5	Positive
smooth muscle cell proliferation	0.0346741	1.42752	0.333333	Positive
regulation of smooth muscle cell proliferation	0.0346741	1.42752	0.333333	Positive
muscle organ development	0.0346741	1.42667	1	Positive
retinoic acid receptor signaling pathway	0.0368932	1.41944	0.333333	Positive
negative regulation of cell population proliferation	0.0377051	1.49738	0.571429	Positive
response to stress	0.0380835	1.50335	0.269231	Positive
regulation of developmental process	0.043883	1.50044	0.333333	Positive
enzyme-linked receptor protein signaling pathway	0.0443425	1.46783	0.555556	Positive
system process	0.0443425	1.46545	0.444444	Positive
striated muscle tissue development	0.0456942	1.44714	1	Positive
cardiac muscle tissue development	0.0456942	1.44714	1	Positive
embryonic morphogenesis	0.0456942	1.44475	0.25	Positive
cell development	0.0481283	1.50913	0.470588	Positive
organelle fission	0.0484904	1.45587	0.4	Positive
