## Supplementary material for "The cistrome response to hypoxia in human umbilical vein endothelial cells": Singh--Bass_Supplemental_FILE_S5: cluster3_24h.xlsx

### Sheet: cluster3_24h.xlsx
Description	pvalue	NES	GeneRatio	Sign
organonitrogen compound biosynthetic process	0.00322338	-1.89554	0.8	Negative
cellular macromolecule biosynthetic process	0.0215535	-1.66692	0.75	Negative
amide biosynthetic process	0.021789	-1.66507	0.75	Negative
cellular amide metabolic process	0.0284609	-1.59713	0.777778	Negative
regulation of response to stress	0.0302305	-1.63481	0.857143	Negative
intracellular signal transduction	0.0340018	-1.57686	0.888889	Negative
peptide metabolic process	0.0390568	-1.59377	0.714286	Negative
regulation of cellular response to stress	0.0446977	-1.59729	0.75	Negative
blood vessel development	5.00393e-05	1.57636	0.666667	Positive
vasculature development	5.00393e-05	1.57636	0.666667	Positive
tube development	5.00393e-05	1.57636	0.666667	Positive
miRNA metabolic process	0.00173868	1.54945	0.666667	Positive
ncRNA metabolic process	0.00173868	1.54945	0.666667	Positive
miRNA transcription	0.00173868	1.54945	0.666667	Positive
regulation of miRNA transcription	0.00173868	1.54945	0.666667	Positive
positive regulation of miRNA transcription	0.00173868	1.54945	0.666667	Positive
regulation of miRNA metabolic process	0.00173868	1.54945	0.666667	Positive
positive regulation of miRNA metabolic process	0.00173868	1.54945	0.666667	Positive
response to growth factor	0.00219365	1.64582	0.4	Positive
cellular response to growth factor stimulus	0.00219365	1.64582	0.4	Positive
regulation of protein phosphorylation	0.0026962	1.61797	0.5	Positive
osteoblast differentiation	0.00323358	1.53651	0.666667	Positive
regulation of osteoblast differentiation	0.00323358	1.53651	0.666667	Positive
protein phosphorylation	0.00331434	1.63275	0.4	Positive
positive regulation of molecular function	0.00362303	1.60513	0.25	Positive
positive regulation of catalytic activity	0.00421301	1.53145	0.333333	Positive
animal organ morphogenesis	0.00460793	1.63433	0.666667	Positive
phosphorylation	0.00592503	1.62172	0.333333	Positive
circulatory system development	0.00653919	1.60242	0.4	Positive
epithelium development	0.00732427	1.65548	0.375	Positive
regulation of phosphorylation	0.00800588	1.59118	0.4	Positive
regionalization	0.00820508	1.51068	0.666667	Positive
pattern specification process	0.00820508	1.51068	0.666667	Positive
positive regulation of macromolecule biosynthetic process	0.00832173	1.6278	0.181818	Positive
positive regulation of DNA-templated transcription	0.00832173	1.6278	0.181818	Positive
positive regulation of nucleobase-containing compound metabolic process	0.00832173	1.6278	0.181818	Positive
positive regulation of RNA metabolic process	0.00832173	1.6278	0.181818	Positive
positive regulation of RNA biosynthetic process	0.00832173	1.6278	0.181818	Positive
positive regulation of nucleic acid-templated transcription	0.00832173	1.6278	0.181818	Positive
anatomical structure morphogenesis	0.0097613	1.65241	0.5	Positive
cell population proliferation	0.0150954	1.57436	0.153846	Positive
phosphorus metabolic process	0.015688	1.57618	0.3	Positive
phosphate-containing compound metabolic process	0.015688	1.57618	0.3	Positive
regulation of protein modification process	0.0184283	1.58642	0.25	Positive
immune response	0.018842	1.56634	0.285714	Positive
transmembrane receptor protein serine/threonine kinase signaling pathway	0.0188659	1.47128	0.666667	Positive
SMAD protein signal transduction	0.0188659	1.47128	0.666667	Positive
regulation of transmembrane receptor protein serine/threonine kinase signaling pathway	0.0188659	1.47128	0.666667	Positive
heart development	0.0188886	1.54958	0.5	Positive
developmental process involved in reproduction	0.0191297	1.47093	0.333333	Positive
positive regulation of biosynthetic process	0.0195181	1.54921	0.153846	Positive
positive regulation of cellular biosynthetic process	0.0195181	1.54921	0.153846	Positive
regulation of phosphate metabolic process	0.0197704	1.54993	0.333333	Positive
regulation of phosphorus metabolic process	0.0197704	1.54993	0.333333	Positive
positive regulation of protein phosphorylation	0.020449	1.46428	0.333333	Positive
positive regulation of phosphorylation	0.020449	1.46428	0.333333	Positive
regulation of ossification	0.022391	1.5382	0.5	Positive
neuron differentiation	0.0243273	1.56304	0.625	Positive
enzyme-linked receptor protein signaling pathway	0.025896	1.52381	0.5	Positive
regulation of kinase activity	0.0283724	1.43921	0.333333	Positive
regulation of transferase activity	0.0283724	1.43921	0.333333	Positive
generation of neurons	0.0304526	1.5495	0.555556	Positive
regulation of cell population proliferation	0.0319759	1.5385	0.166667	Positive
cell differentiation	0.0325581	1.47738	0.375	Positive
cellular developmental process	0.0325581	1.47738	0.375	Positive
immune system process	0.0335052	1.50048	0.125	Positive
tissue development	0.0378778	1.53682	0.428571	Positive
cell development	0.0402126	1.52591	0.428571	Positive
gland development	0.0440917	1.43544	0.666667	Positive
protein modification process	0.0443896	1.45922	0.210526	Positive
macromolecule modification	0.0443896	1.45922	0.210526	Positive
ossification	0.0448223	1.47994	0.333333	Positive
regulation of anatomical structure morphogenesis	0.0468227	1.46938	1	Positive
positive regulation of cellular metabolic process	0.047014	1.47238	0.133333	Positive
regulation of developmental process	0.0479708	1.52074	0.388889	Positive
positive regulation of nitrogen compound metabolic process	0.0495553	1.46672	0.133333	Positive

### Sheet: Sheet2
blood vessel development	5.00393e-05	1.57636	0.666667	Positive
vasculature development	5.00393e-05	1.57636	0.666667	Positive
tube development	5.00393e-05	1.57636	0.666667	Positive
miRNA metabolic process	0.00173868	1.54945	0.666667	Positive
ncRNA metabolic process	0.00173868	1.54945	0.666667	Positive
miRNA transcription	0.00173868	1.54945	0.666667	Positive
regulation of miRNA transcription	0.00173868	1.54945	0.666667	Positive
positive regulation of miRNA transcription	0.00173868	1.54945	0.666667	Positive
regulation of miRNA metabolic process	0.00173868	1.54945	0.666667	Positive
positive regulation of miRNA metabolic process	0.00173868	1.54945	0.666667	Positive
response to growth factor	0.00219365	1.64582	0.4	Positive
cellular response to growth factor stimulus	0.00219365	1.64582	0.4	Positive
regulation of protein phosphorylation	0.0026962	1.61797	0.5	Positive
osteoblast differentiation	0.00323358	1.53651	0.666667	Positive
regulation of osteoblast differentiation	0.00323358	1.53651	0.666667	Positive
protein phosphorylation	0.00331434	1.63275	0.4	Positive
positive regulation of molecular function	0.00362303	1.60513	0.25	Positive
positive regulation of catalytic activity	0.00421301	1.53145	0.333333	Positive
animal organ morphogenesis	0.00460793	1.63433	0.666667	Positive
phosphorylation	0.00592503	1.62172	0.333333	Positive
circulatory system development	0.00653919	1.60242	0.4	Positive
epithelium development	0.00732427	1.65548	0.375	Positive
regulation of phosphorylation	0.00800588	1.59118	0.4	Positive
regionalization	0.00820508	1.51068	0.666667	Positive
pattern specification process	0.00820508	1.51068	0.666667	Positive
positive regulation of macromolecule biosynthetic process	0.00832173	1.6278	0.181818	Positive
positive regulation of DNA-templated transcription	0.00832173	1.6278	0.181818	Positive
positive regulation of nucleobase-containing compound metabolic process	0.00832173	1.6278	0.181818	Positive
positive regulation of RNA metabolic process	0.00832173	1.6278	0.181818	Positive
positive regulation of RNA biosynthetic process	0.00832173	1.6278	0.181818	Positive
positive regulation of nucleic acid-templated transcription	0.00832173	1.6278	0.181818	Positive
anatomical structure morphogenesis	0.0097613	1.65241	0.5	Positive
cell population proliferation	0.0150954	1.57436	0.153846	Positive
phosphorus metabolic process	0.015688	1.57618	0.3	Positive
phosphate-containing compound metabolic process	0.015688	1.57618	0.3	Positive
regulation of protein modification process	0.0184283	1.58642	0.25	Positive
immune response	0.018842	1.56634	0.285714	Positive
transmembrane receptor protein serine/threonine kinase signaling pathway	0.0188659	1.47128	0.666667	Positive
SMAD protein signal transduction	0.0188659	1.47128	0.666667	Positive
regulation of transmembrane receptor protein serine/threonine kinase signaling pathway	0.0188659	1.47128	0.666667	Positive
heart development	0.0188886	1.54958	0.5	Positive
developmental process involved in reproduction	0.0191297	1.47093	0.333333	Positive
positive regulation of biosynthetic process	0.0195181	1.54921	0.153846	Positive
positive regulation of cellular biosynthetic process	0.0195181	1.54921	0.153846	Positive
regulation of phosphate metabolic process	0.0197704	1.54993	0.333333	Positive
regulation of phosphorus metabolic process	0.0197704	1.54993	0.333333	Positive
positive regulation of protein phosphorylation	0.020449	1.46428	0.333333	Positive
positive regulation of phosphorylation	0.020449	1.46428	0.333333	Positive
regulation of ossification	0.022391	1.5382	0.5	Positive
neuron differentiation	0.0243273	1.56304	0.625	Positive
enzyme-linked receptor protein signaling pathway	0.025896	1.52381	0.5	Positive
regulation of kinase activity	0.0283724	1.43921	0.333333	Positive
regulation of transferase activity	0.0283724	1.43921	0.333333	Positive
generation of neurons	0.0304526	1.5495	0.555556	Positive
regulation of cell population proliferation	0.0319759	1.5385	0.166667	Positive
cell differentiation	0.0325581	1.47738	0.375	Positive
cellular developmental process	0.0325581	1.47738	0.375	Positive
immune system process	0.0335052	1.50048	0.125	Positive
tissue development	0.0378778	1.53682	0.428571	Positive
cell development	0.0402126	1.52591	0.428571	Positive
gland development	0.0440917	1.43544	0.666667	Positive
protein modification process	0.0443896	1.45922	0.210526	Positive
macromolecule modification	0.0443896	1.45922	0.210526	Positive
ossification	0.0448223	1.47994	0.333333	Positive
regulation of anatomical structure morphogenesis	0.0468227	1.46938	1	Positive
positive regulation of cellular metabolic process	0.047014	1.47238	0.133333	Positive
regulation of developmental process	0.0479708	1.52074	0.388889	Positive
positive regulation of nitrogen compound metabolic process	0.0495553	1.46672	0.133333	Positive

### Sheet: Sheet1
Description	pvalue	NES	GeneRatio	Sign
organonitrogen compound biosynthetic process	0.00322338	-1.89554	0.8	Negative
cellular macromolecule biosynthetic process	0.0215535	-1.66692	0.75	Negative
amide biosynthetic process	0.021789	-1.66507	0.75	Negative
cellular amide metabolic process	0.0284609	-1.59713	0.777778	Negative
regulation of response to stress	0.0302305	-1.63481	0.857143	Negative
intracellular signal transduction	0.0340018	-1.57686	0.888889	Negative
peptide metabolic process	0.0390568	-1.59377	0.714286	Negative
regulation of cellular response to stress	0.0446977	-1.59729	0.75	Negative
