## Supplementary material for "The cistrome response to hypoxia in human umbilical vein endothelial cells": Singh--Bass_Supplemental_FILE_S5: cluster4_24h.xlsx

### Sheet: cluster4_24h.xlsx
Description	pvalue	NES	GeneRatio	Sign
cellular macromolecule metabolic process	0.00064444	-2.06221	0.692308	Negative
regulation of MAPK cascade	0.00103631	-1.81828	0.75	Negative
DNA metabolic process	0.00160488	-1.81473	0.8	Negative
DNA repair	0.00161514	-1.80413	0.75	Negative
cellular response to DNA damage stimulus	0.00161514	-1.80413	0.75	Negative
positive regulation of cytokine production	0.00249166	-1.78639	0.6	Negative
defense response	0.00573367	-1.83369	0.375	Negative
inflammatory response	0.00573367	-1.83369	0.375	Negative
cellular response to stress	0.00781351	-1.84872	0.6	Negative
response to biotic stimulus	0.00795913	-1.69658	0.75	Negative
response to external biotic stimulus	0.00795913	-1.69658	0.75	Negative
response to other organism	0.00795913	-1.69658	0.75	Negative
defense response to other organism	0.00795913	-1.69658	0.75	Negative
regulation of response to stress	0.00811205	-1.79417	0.5	Negative
carbohydrate derivative metabolic process	0.00881913	-1.76376	0.666667	Negative
positive regulation of cell death	0.00928506	-1.67879	0.6	Negative
positive regulation of programmed cell death	0.00928506	-1.67879	0.6	Negative
stress-activated protein kinase signaling cascade	0.00946466	-1.6432	0.666667	Negative
regulation of stress-activated MAPK cascade	0.00946466	-1.6432	0.666667	Negative
stress-activated MAPK cascade	0.00946466	-1.6432	0.666667	Negative
regulation of stress-activated protein kinase signaling cascade	0.00946466	-1.6432	0.666667	Negative
positive regulation of transcription by RNA polymerase II	0.00949361	-1.80516	0.571429	Negative
double-strand break repair	0.0113149	-1.62328	0.666667	Negative
immune system development	0.0130221	-1.77623	0.428571	Negative
hemopoiesis	0.0130221	-1.77623	0.428571	Negative
hematopoietic or lymphoid organ development	0.0130221	-1.77623	0.428571	Negative
organonitrogen compound biosynthetic process	0.0138715	-1.64779	0.75	Negative
interleukin-6 production	0.0141613	-1.61171	0.666667	Negative
regulation of interleukin-6 production	0.0141613	-1.61171	0.666667	Negative
positive regulation of interleukin-6 production	0.0141613	-1.61171	0.666667	Negative
regulation of cell cycle	0.0161008	-1.70082	0.666667	Negative
response to stress	0.0179234	-1.66333	0.368421	Negative
G2/M transition of mitotic cell cycle	0.0187367	-1.58398	0.666667	Negative
cell cycle phase transition	0.0187367	-1.58398	0.666667	Negative
mitotic cell cycle phase transition	0.0187367	-1.58398	0.666667	Negative
cell cycle G2/M phase transition	0.0187367	-1.58398	0.666667	Negative
cell activation	0.0194187	-1.72655	0.428571	Negative
leukocyte activation	0.0194187	-1.72655	0.428571	Negative
positive regulation of defense response	0.0217982	-1.58536	0.4	Negative
positive regulation of response to external stimulus	0.0217982	-1.58536	0.4	Negative
carbohydrate derivative biosynthetic process	0.0230275	-1.56632	0.666667	Negative
immune effector process	0.0230527	-1.57395	0.8	Negative
myeloid leukocyte activation	0.0236142	-1.6156	0.75	Negative
regulation of defense response	0.0274822	-1.61804	0.833333	Negative
MAPK cascade	0.0277573	-1.54637	0.6	Negative
positive regulation of apoptotic process	0.0309269	-1.58261	0.75	Negative
macromolecule metabolic process	0.032437	-1.49077	0.290323	Negative
regulation of DNA metabolic process	0.0376585	-1.51639	0.666667	Negative
regulation of mitotic cell cycle	0.0376585	-1.51525	0.666667	Negative
immune system process	0.0441553	-1.6121	0.272727	Negative
negative regulation of catalytic activity	0.0456245	-1.54183	0.75	Negative
reactive oxygen species metabolic process	0.0457076	-1.49287	0.666667	Negative
cellular macromolecule biosynthetic process	0.0468574	-1.48813	0.666667	Negative
cell morphogenesis	0.00402151	1.85309	0.5	Positive
anatomical structure morphogenesis	0.00562672	1.83575	0.526316	Positive
organelle assembly	0.00710598	1.67809	0.4	Positive
cell morphogenesis involved in differentiation	0.0143592	1.69621	0.666667	Positive
regulation of anatomical structure morphogenesis	0.0238976	1.55336	0.4	Positive
cell morphogenesis involved in neuron differentiation	0.0244632	1.55264	0.6	Positive
neuron projection morphogenesis	0.0244632	1.55264	0.6	Positive
plasma membrane bounded cell projection morphogenesis	0.0244632	1.55264	0.6	Positive
regulation of cell projection organization	0.034223	1.4967	0.5	Positive
regulation of plasma membrane bounded cell projection organization	0.034223	1.4967	0.5	Positive
cell junction organization	0.0406579	1.47639	0.5	Positive
synapse organization	0.0406579	1.47639	0.5	Positive
cellular component morphogenesis	0.047532	1.51467	0.5	Positive
cell part morphogenesis	0.047532	1.51467	0.5	Positive
cell projection morphogenesis	0.047532	1.51467	0.5	Positive

### Sheet: Sheet2
cell morphogenesis	0.00402151	1.85309	0.5	Positive
anatomical structure morphogenesis	0.00562672	1.83575	0.526316	Positive
organelle assembly	0.00710598	1.67809	0.4	Positive
cell morphogenesis involved in differentiation	0.0143592	1.69621	0.666667	Positive
regulation of anatomical structure morphogenesis	0.0238976	1.55336	0.4	Positive
cell morphogenesis involved in neuron differentiation	0.0244632	1.55264	0.6	Positive
neuron projection morphogenesis	0.0244632	1.55264	0.6	Positive
plasma membrane bounded cell projection morphogenesis	0.0244632	1.55264	0.6	Positive
regulation of cell projection organization	0.034223	1.4967	0.5	Positive
regulation of plasma membrane bounded cell projection organization	0.034223	1.4967	0.5	Positive
cell junction organization	0.0406579	1.47639	0.5	Positive
synapse organization	0.0406579	1.47639	0.5	Positive
cellular component morphogenesis	0.047532	1.51467	0.5	Positive
cell part morphogenesis	0.047532	1.51467	0.5	Positive
cell projection morphogenesis	0.047532	1.51467	0.5	Positive

### Sheet: Sheet1
Description	pvalue	NES	GeneRatio	Sign
cellular macromolecule metabolic process	0.00064444	-2.06221	0.692308	Negative
regulation of MAPK cascade	0.00103631	-1.81828	0.75	Negative
DNA metabolic process	0.00160488	-1.81473	0.8	Negative
DNA repair	0.00161514	-1.80413	0.75	Negative
cellular response to DNA damage stimulus	0.00161514	-1.80413	0.75	Negative
positive regulation of cytokine production	0.00249166	-1.78639	0.6	Negative
defense response	0.00573367	-1.83369	0.375	Negative
inflammatory response	0.00573367	-1.83369	0.375	Negative
cellular response to stress	0.00781351	-1.84872	0.6	Negative
response to biotic stimulus	0.00795913	-1.69658	0.75	Negative
response to external biotic stimulus	0.00795913	-1.69658	0.75	Negative
response to other organism	0.00795913	-1.69658	0.75	Negative
defense response to other organism	0.00795913	-1.69658	0.75	Negative
regulation of response to stress	0.00811205	-1.79417	0.5	Negative
carbohydrate derivative metabolic process	0.00881913	-1.76376	0.666667	Negative
positive regulation of cell death	0.00928506	-1.67879	0.6	Negative
positive regulation of programmed cell death	0.00928506	-1.67879	0.6	Negative
stress-activated protein kinase signaling cascade	0.00946466	-1.6432	0.666667	Negative
regulation of stress-activated MAPK cascade	0.00946466	-1.6432	0.666667	Negative
stress-activated MAPK cascade	0.00946466	-1.6432	0.666667	Negative
regulation of stress-activated protein kinase signaling cascade	0.00946466	-1.6432	0.666667	Negative
positive regulation of transcription by RNA polymerase II	0.00949361	-1.80516	0.571429	Negative
double-strand break repair	0.0113149	-1.62328	0.666667	Negative
immune system development	0.0130221	-1.77623	0.428571	Negative
hemopoiesis	0.0130221	-1.77623	0.428571	Negative
hematopoietic or lymphoid organ development	0.0130221	-1.77623	0.428571	Negative
organonitrogen compound biosynthetic process	0.0138715	-1.64779	0.75	Negative
interleukin-6 production	0.0141613	-1.61171	0.666667	Negative
regulation of interleukin-6 production	0.0141613	-1.61171	0.666667	Negative
positive regulation of interleukin-6 production	0.0141613	-1.61171	0.666667	Negative
regulation of cell cycle	0.0161008	-1.70082	0.666667	Negative
response to stress	0.0179234	-1.66333	0.368421	Negative
G2/M transition of mitotic cell cycle	0.0187367	-1.58398	0.666667	Negative
cell cycle phase transition	0.0187367	-1.58398	0.666667	Negative
mitotic cell cycle phase transition	0.0187367	-1.58398	0.666667	Negative
cell cycle G2/M phase transition	0.0187367	-1.58398	0.666667	Negative
cell activation	0.0194187	-1.72655	0.428571	Negative
leukocyte activation	0.0194187	-1.72655	0.428571	Negative
positive regulation of defense response	0.0217982	-1.58536	0.4	Negative
positive regulation of response to external stimulus	0.0217982	-1.58536	0.4	Negative
carbohydrate derivative biosynthetic process	0.0230275	-1.56632	0.666667	Negative
immune effector process	0.0230527	-1.57395	0.8	Negative
myeloid leukocyte activation	0.0236142	-1.6156	0.75	Negative
regulation of defense response	0.0274822	-1.61804	0.833333	Negative
MAPK cascade	0.0277573	-1.54637	0.6	Negative
positive regulation of apoptotic process	0.0309269	-1.58261	0.75	Negative
macromolecule metabolic process	0.032437	-1.49077	0.290323	Negative
regulation of DNA metabolic process	0.0376585	-1.51639	0.666667	Negative
regulation of mitotic cell cycle	0.0376585	-1.51525	0.666667	Negative
immune system process	0.0441553	-1.6121	0.272727	Negative
negative regulation of catalytic activity	0.0456245	-1.54183	0.75	Negative
reactive oxygen species metabolic process	0.0457076	-1.49287	0.666667	Negative
cellular macromolecule biosynthetic process	0.0468574	-1.48813	0.666667	Negative
