## Supplementary material for "The cistrome response to hypoxia in human umbilical vein endothelial cells": Singh--Bass_Supplemental_FILE_S5: cluster5_24h.xlsx

### Sheet: cluster5_24h.xlsx
Description	pvalue	NES	GeneRatio	Sign
protein phosphorylation	0.00636554	1.67075	0.833333	Positive
phosphorylation	0.00636554	1.67075	0.833333	Positive
phosphorus metabolic process	0.00771805	1.71335	0.714286	Positive
phosphate-containing compound metabolic process	0.00771805	1.71335	0.714286	Positive
system development	0.0186464	1.72247	0.571429	Positive
peptidyl-tyrosine phosphorylation	0.0191219	1.54094	1	Positive
peptidyl-amino acid modification	0.0191219	1.54094	1	Positive
peptidyl-tyrosine modification	0.0191219	1.54094	1	Positive
regulation of protein modification process	0.0234513	1.52397	0.75	Positive
positive regulation of protein modification process	0.0234513	1.52397	0.75	Positive
system process	0.0241728	1.52151	0.75	Positive
protein modification process	0.0259774	1.5762	0.625	Positive
macromolecule modification	0.0259774	1.5762	0.625	Positive
multicellular organism development	0.040783	1.65436	0.666667	Positive
developmental process	0.0409357	1.57785	0.5	Positive
anatomical structure development	0.0409357	1.57785	0.5	Positive
multicellular organismal process	0.0444126	1.56137	0.470588	Positive
positive regulation of protein metabolic process	0.0491551	1.51594	0.571429	Positive
