## Supplementary material for "The cistrome response to hypoxia in human umbilical vein endothelial cells": Singh--Bass_Supplemental_FILE_S5: cluster6_24h.xlsx

### Sheet: cluster6_24h.xlsx
Description	pvalue	NES	GeneRatio	Sign
organelle organization	0.00738113	-1.65925	0.571429	Negative
cellular component morphogenesis	0.0180164	-1.48256	0.666667	Negative
cell part morphogenesis	0.0180164	-1.48256	0.666667	Negative
organic substance catabolic process	0.0466392	-1.43833	0.666667	Negative
cell-cell signaling	0.0175561	1.47323	0.333333	Positive
positive regulation of catabolic process	0.03099	1.45583	0.333333	Positive
positive regulation of cellular catabolic process	0.03099	1.45583	0.333333	Positive
