## Supplementary material for "The cistrome response to hypoxia in human umbilical vein endothelial cells": Singh--Bass_Supplemental_FILE_S5: cluster7_24h.xlsx

### Sheet: cluster7_24h.xlsx
Description	pvalue	NES	GeneRatio	Sign
nucleoside triphosphate metabolic process	0.00101978	-1.82837	0.75	Negative
nucleoside triphosphate biosynthetic process	0.00101978	-1.82837	0.75	Negative
purine nucleoside triphosphate metabolic process	0.00101978	-1.82837	0.75	Negative
purine nucleoside triphosphate biosynthetic process	0.00101978	-1.82837	0.75	Negative
ribonucleoside triphosphate metabolic process	0.00101978	-1.82837	0.75	Negative
ribonucleoside triphosphate biosynthetic process	0.00101978	-1.82837	0.75	Negative
purine ribonucleoside triphosphate metabolic process	0.00101978	-1.82837	0.75	Negative
purine ribonucleoside triphosphate biosynthetic process	0.00101978	-1.82837	0.75	Negative
chromosome organization	0.00316396	-1.76065	0.75	Negative
protein localization to organelle	0.00383053	-1.88316	0.727273	Negative
positive regulation of organelle organization	0.00574685	-1.70987	0.8	Negative
cellular catabolic process	0.00850809	-1.76607	0.571429	Negative
purine nucleotide metabolic process	0.00987246	-1.77106	0.833333	Negative
purine nucleotide biosynthetic process	0.00987246	-1.77106	0.833333	Negative
purine ribonucleotide metabolic process	0.00987246	-1.77106	0.833333	Negative
purine ribonucleotide biosynthetic process	0.00987246	-1.77106	0.833333	Negative
ribonucleotide metabolic process	0.00987246	-1.77106	0.833333	Negative
ribonucleotide biosynthetic process	0.00987246	-1.77106	0.833333	Negative
ribose phosphate metabolic process	0.00987246	-1.77106	0.833333	Negative
ribose phosphate biosynthetic process	0.00987246	-1.77106	0.833333	Negative
purine-containing compound metabolic process	0.00987246	-1.77106	0.833333	Negative
purine-containing compound biosynthetic process	0.00987246	-1.77106	0.833333	Negative
catabolic process	0.0111773	-1.75867	0.5625	Negative
ATP biosynthetic process	0.0112805	-1.65573	0.666667	Negative
ATP metabolic process	0.0112805	-1.65573	0.666667	Negative
carbohydrate derivative biosynthetic process	0.0113313	-1.82432	0.666667	Negative
carbohydrate derivative metabolic process	0.0129063	-1.70712	0.6	Negative
cellular macromolecule metabolic process	0.0190694	-1.5896	0.454545	Negative
macromolecule catabolic process	0.0238854	-1.71967	0.777778	Negative
cellular macromolecule catabolic process	0.0318434	-1.58852	0.75	Negative
protein catabolic process	0.0352349	-1.57617	0.75	Negative
proteasomal protein catabolic process	0.0383645	-1.56169	0.8	Negative
proteasome-mediated ubiquitin-dependent protein catabolic process	0.0383645	-1.56169	0.8	Negative
organic substance catabolic process	0.041628	-1.55013	0.583333	Negative
regulation of multicellular organismal development	0.00136355	1.81819	0.428571	Positive
connective tissue development	0.00164531	1.58398	0.333333	Positive
G protein-coupled receptor signaling pathway	0.00205685	1.64234	0.5	Positive
regulation of protein phosphorylation	0.00211171	1.77358	0.571429	Positive
anatomical structure morphogenesis	0.0024918	1.75959	0.26087	Positive
multicellular organismal process	0.00308229	1.67547	0.55814	Positive
regulation of phosphorylation	0.00315261	1.80097	0.5	Positive
negative regulation of protein phosphorylation	0.0050223	1.60973	0.75	Positive
negative regulation of protein modification process	0.0050223	1.60973	0.75	Positive
negative regulation of phosphorylation	0.0050223	1.60973	0.75	Positive
regulation of phosphate metabolic process	0.00554288	1.69733	0.444444	Positive
regulation of phosphorus metabolic process	0.00554288	1.69733	0.444444	Positive
MAPK cascade	0.00619391	1.67523	0.333333	Positive
regulation of MAPK cascade	0.00619391	1.67523	0.333333	Positive
multicellular organism development	0.00635432	1.67265	0.589744	Positive
negative regulation of response to stimulus	0.00709189	1.67566	0.2	Positive
fatty acid metabolic process	0.00726673	1.67972	0.285714	Positive
regulation of angiogenesis	0.00781124	1.63311	0.6	Positive
regulation of vasculature development	0.00781124	1.63311	0.6	Positive
monocarboxylic acid metabolic process	0.0100273	1.70334	0.25	Positive
regulation of developmental process	0.0105981	1.67731	0.291667	Positive
system development	0.0109445	1.64001	0.5	Positive
negative regulation of cellular metabolic process	0.0109498	1.631	0.333333	Positive
regulation of protein modification process	0.0111947	1.67203	0.363636	Positive
regulation of cellular metabolic process	0.014051	1.58508	0.258065	Positive
organic acid metabolic process	0.0150795	1.62461	0.2	Positive
carboxylic acid metabolic process	0.0150795	1.62461	0.2	Positive
oxoacid metabolic process	0.0150795	1.62461	0.2	Positive
regulation of multicellular organismal process	0.0152418	1.64383	0.3	Positive
angiogenesis	0.0161292	1.60833	0.428571	Positive
blood vessel morphogenesis	0.0161292	1.60833	0.428571	Positive
anatomical structure development	0.018056	1.58479	0.547619	Positive
organic acid transport	0.0202444	1.49425	0.333333	Positive
response to chemical	0.021538	1.54355	0.272727	Positive
regulation of cell communication	0.0218953	1.55741	0.173913	Positive
circulatory system development	0.0220486	1.60267	0.416667	Positive
positive regulation of developmental process	0.0226919	1.55331	0.333333	Positive
response to hypoxia	0.0228288	1.4882	0.666667	Positive
response to decreased oxygen levels	0.0228288	1.4882	0.666667	Positive
response to oxygen levels	0.0228288	1.4882	0.666667	Positive
response to cytokine	0.0250209	1.55688	0.5	Positive
cellular response to cytokine stimulus	0.0250209	1.55688	0.5	Positive
tube morphogenesis	0.025143	1.58218	0.333333	Positive
lipid metabolic process	0.0255352	1.57957	0.2	Positive
cellular lipid metabolic process	0.0255352	1.57957	0.2	Positive
phosphorylation	0.0271928	1.55623	0.285714	Positive
negative regulation of MAPK cascade	0.0279975	1.47953	0.666667	Positive
regulation of hormone levels	0.0282846	1.47902	0.333333	Positive
negative regulation of phosphorus metabolic process	0.0283724	1.53815	0.6	Positive
negative regulation of phosphate metabolic process	0.0283724	1.53815	0.6	Positive
regulation of nitrogen compound metabolic process	0.029671	1.51506	0.257143	Positive
negative regulation of intracellular signal transduction	0.0313454	1.47155	0.5	Positive
blood vessel development	0.0320574	1.58172	0.375	Positive
vasculature development	0.0320574	1.58172	0.375	Positive
ion transport	0.0326089	1.47061	0.333333	Positive
transmembrane transport	0.0326089	1.47061	0.333333	Positive
cell-cell signaling	0.0327143	1.55268	0.333333	Positive
negative regulation of metabolic process	0.0332413	1.545	0.25	Positive
regulation of signaling	0.0332954	1.5584	0.166667	Positive
regulation of primary metabolic process	0.0337224	1.50184	0.25	Positive
positive regulation of signaling	0.0343311	1.52477	0.272727	Positive
phosphorus metabolic process	0.0343879	1.5163	0.208333	Positive
phosphate-containing compound metabolic process	0.0343879	1.5163	0.208333	Positive
positive regulation of apoptotic process	0.0346741	1.45915	0.75	Positive
multicellular organismal homeostasis	0.0349174	1.4635	0.666667	Positive
negative regulation of nitrogen compound metabolic process	0.0354923	1.53312	0.277778	Positive
regulation of macromolecule metabolic process	0.037323	1.5081	0.236842	Positive
cell junction assembly	0.0378031	1.45615	0.666667	Positive
regulation of signal transduction	0.0395647	1.54929	0.190476	Positive
protein phosphorylation	0.0406027	1.53475	0.333333	Positive
anatomical structure formation involved in morphogenesis	0.0413476	1.52287	0.230769	Positive
positive regulation of signal transduction	0.0417628	1.52255	0.3	Positive
positive regulation of cell communication	0.0417628	1.52255	0.3	Positive
organic acid biosynthetic process	0.0429957	1.44289	0.25	Positive
small molecule biosynthetic process	0.0429957	1.44289	0.25	Positive
carboxylic acid biosynthetic process	0.0429957	1.44289	0.25	Positive
signal transduction	0.0434227	1.48011	0.216216	Positive
signaling	0.045045	1.46991	0.210526	Positive
circulatory system process	0.0451804	1.5247	0.428571	Positive
developmental growth	0.0458404	1.4925	0.714286	Positive
regulation of DNA-binding transcription factor activity	0.0458554	1.47537	0.6	Positive
system process	0.0462963	1.49976	0.333333	Positive
regulation of metabolic process	0.0465116	1.46009	0.225	Positive
negative regulation of response to external stimulus	0.0467938	1.46355	0.333333	Positive
blood circulation	0.047619	1.46528	0.6	Positive
regulation of response to stimulus	0.0495186	1.4723	0.166667	Positive
synaptic signaling	0.0495868	1.48877	0.625	Positive
trans-synaptic signaling	0.0495868	1.48877	0.625	Positive
negative regulation of protein metabolic process	0.0495868	1.48771	0.375	Positive
homeostatic process	0.049775	1.51115	0.428571	Positive
developmental process	0.049936	1.43841	0.522727	Positive

### Sheet: Sheet2
regulation of multicellular organismal development	0.00136355	1.81819	0.428571	Positive
connective tissue development	0.00164531	1.58398	0.333333	Positive
G protein-coupled receptor signaling pathway	0.00205685	1.64234	0.5	Positive
regulation of protein phosphorylation	0.00211171	1.77358	0.571429	Positive
anatomical structure morphogenesis	0.0024918	1.75959	0.26087	Positive
multicellular organismal process	0.00308229	1.67547	0.55814	Positive
regulation of phosphorylation	0.00315261	1.80097	0.5	Positive
negative regulation of protein phosphorylation	0.0050223	1.60973	0.75	Positive
negative regulation of protein modification process	0.0050223	1.60973	0.75	Positive
negative regulation of phosphorylation	0.0050223	1.60973	0.75	Positive
regulation of phosphate metabolic process	0.00554288	1.69733	0.444444	Positive
regulation of phosphorus metabolic process	0.00554288	1.69733	0.444444	Positive
MAPK cascade	0.00619391	1.67523	0.333333	Positive
regulation of MAPK cascade	0.00619391	1.67523	0.333333	Positive
multicellular organism development	0.00635432	1.67265	0.589744	Positive
negative regulation of response to stimulus	0.00709189	1.67566	0.2	Positive
fatty acid metabolic process	0.00726673	1.67972	0.285714	Positive
regulation of angiogenesis	0.00781124	1.63311	0.6	Positive
regulation of vasculature development	0.00781124	1.63311	0.6	Positive
monocarboxylic acid metabolic process	0.0100273	1.70334	0.25	Positive
regulation of developmental process	0.0105981	1.67731	0.291667	Positive
system development	0.0109445	1.64001	0.5	Positive
negative regulation of cellular metabolic process	0.0109498	1.631	0.333333	Positive
regulation of protein modification process	0.0111947	1.67203	0.363636	Positive
regulation of cellular metabolic process	0.014051	1.58508	0.258065	Positive
organic acid metabolic process	0.0150795	1.62461	0.2	Positive
carboxylic acid metabolic process	0.0150795	1.62461	0.2	Positive
oxoacid metabolic process	0.0150795	1.62461	0.2	Positive
regulation of multicellular organismal process	0.0152418	1.64383	0.3	Positive
angiogenesis	0.0161292	1.60833	0.428571	Positive
blood vessel morphogenesis	0.0161292	1.60833	0.428571	Positive
anatomical structure development	0.018056	1.58479	0.547619	Positive
organic acid transport	0.0202444	1.49425	0.333333	Positive
response to chemical	0.021538	1.54355	0.272727	Positive
regulation of cell communication	0.0218953	1.55741	0.173913	Positive
circulatory system development	0.0220486	1.60267	0.416667	Positive
positive regulation of developmental process	0.0226919	1.55331	0.333333	Positive
response to hypoxia	0.0228288	1.4882	0.666667	Positive
response to decreased oxygen levels	0.0228288	1.4882	0.666667	Positive
response to oxygen levels	0.0228288	1.4882	0.666667	Positive
response to cytokine	0.0250209	1.55688	0.5	Positive
cellular response to cytokine stimulus	0.0250209	1.55688	0.5	Positive
tube morphogenesis	0.025143	1.58218	0.333333	Positive
lipid metabolic process	0.0255352	1.57957	0.2	Positive
cellular lipid metabolic process	0.0255352	1.57957	0.2	Positive
phosphorylation	0.0271928	1.55623	0.285714	Positive
negative regulation of MAPK cascade	0.0279975	1.47953	0.666667	Positive
regulation of hormone levels	0.0282846	1.47902	0.333333	Positive
negative regulation of phosphorus metabolic process	0.0283724	1.53815	0.6	Positive
negative regulation of phosphate metabolic process	0.0283724	1.53815	0.6	Positive
regulation of nitrogen compound metabolic process	0.029671	1.51506	0.257143	Positive
negative regulation of intracellular signal transduction	0.0313454	1.47155	0.5	Positive
blood vessel development	0.0320574	1.58172	0.375	Positive
vasculature development	0.0320574	1.58172	0.375	Positive
ion transport	0.0326089	1.47061	0.333333	Positive
transmembrane transport	0.0326089	1.47061	0.333333	Positive
cell-cell signaling	0.0327143	1.55268	0.333333	Positive
negative regulation of metabolic process	0.0332413	1.545	0.25	Positive
regulation of signaling	0.0332954	1.5584	0.166667	Positive
regulation of primary metabolic process	0.0337224	1.50184	0.25	Positive
positive regulation of signaling	0.0343311	1.52477	0.272727	Positive
phosphorus metabolic process	0.0343879	1.5163	0.208333	Positive
phosphate-containing compound metabolic process	0.0343879	1.5163	0.208333	Positive
positive regulation of apoptotic process	0.0346741	1.45915	0.75	Positive
multicellular organismal homeostasis	0.0349174	1.4635	0.666667	Positive
negative regulation of nitrogen compound metabolic process	0.0354923	1.53312	0.277778	Positive
regulation of macromolecule metabolic process	0.037323	1.5081	0.236842	Positive
cell junction assembly	0.0378031	1.45615	0.666667	Positive
regulation of signal transduction	0.0395647	1.54929	0.190476	Positive
protein phosphorylation	0.0406027	1.53475	0.333333	Positive
anatomical structure formation involved in morphogenesis	0.0413476	1.52287	0.230769	Positive
positive regulation of signal transduction	0.0417628	1.52255	0.3	Positive
positive regulation of cell communication	0.0417628	1.52255	0.3	Positive
organic acid biosynthetic process	0.0429957	1.44289	0.25	Positive
small molecule biosynthetic process	0.0429957	1.44289	0.25	Positive
carboxylic acid biosynthetic process	0.0429957	1.44289	0.25	Positive
signal transduction	0.0434227	1.48011	0.216216	Positive
signaling	0.045045	1.46991	0.210526	Positive
circulatory system process	0.0451804	1.5247	0.428571	Positive
developmental growth	0.0458404	1.4925	0.714286	Positive
regulation of DNA-binding transcription factor activity	0.0458554	1.47537	0.6	Positive
system process	0.0462963	1.49976	0.333333	Positive
regulation of metabolic process	0.0465116	1.46009	0.225	Positive
negative regulation of response to external stimulus	0.0467938	1.46355	0.333333	Positive
blood circulation	0.047619	1.46528	0.6	Positive
regulation of response to stimulus	0.0495186	1.4723	0.166667	Positive
synaptic signaling	0.0495868	1.48877	0.625	Positive
trans-synaptic signaling	0.0495868	1.48877	0.625	Positive
negative regulation of protein metabolic process	0.0495868	1.48771	0.375	Positive
homeostatic process	0.049775	1.51115	0.428571	Positive
developmental process	0.049936	1.43841	0.522727	Positive

### Sheet: Sheet1
Description	pvalue	NES	GeneRatio	Sign
nucleoside triphosphate metabolic process	0.00101978	-1.82837	0.75	Negative
nucleoside triphosphate biosynthetic process	0.00101978	-1.82837	0.75	Negative
purine nucleoside triphosphate metabolic process	0.00101978	-1.82837	0.75	Negative
purine nucleoside triphosphate biosynthetic process	0.00101978	-1.82837	0.75	Negative
ribonucleoside triphosphate metabolic process	0.00101978	-1.82837	0.75	Negative
ribonucleoside triphosphate biosynthetic process	0.00101978	-1.82837	0.75	Negative
purine ribonucleoside triphosphate metabolic process	0.00101978	-1.82837	0.75	Negative
purine ribonucleoside triphosphate biosynthetic process	0.00101978	-1.82837	0.75	Negative
chromosome organization	0.00316396	-1.76065	0.75	Negative
protein localization to organelle	0.00383053	-1.88316	0.727273	Negative
positive regulation of organelle organization	0.00574685	-1.70987	0.8	Negative
cellular catabolic process	0.00850809	-1.76607	0.571429	Negative
purine nucleotide metabolic process	0.00987246	-1.77106	0.833333	Negative
purine nucleotide biosynthetic process	0.00987246	-1.77106	0.833333	Negative
purine ribonucleotide metabolic process	0.00987246	-1.77106	0.833333	Negative
purine ribonucleotide biosynthetic process	0.00987246	-1.77106	0.833333	Negative
ribonucleotide metabolic process	0.00987246	-1.77106	0.833333	Negative
ribonucleotide biosynthetic process	0.00987246	-1.77106	0.833333	Negative
ribose phosphate metabolic process	0.00987246	-1.77106	0.833333	Negative
ribose phosphate biosynthetic process	0.00987246	-1.77106	0.833333	Negative
purine-containing compound metabolic process	0.00987246	-1.77106	0.833333	Negative
purine-containing compound biosynthetic process	0.00987246	-1.77106	0.833333	Negative
catabolic process	0.0111773	-1.75867	0.5625	Negative
ATP biosynthetic process	0.0112805	-1.65573	0.666667	Negative
ATP metabolic process	0.0112805	-1.65573	0.666667	Negative
carbohydrate derivative biosynthetic process	0.0113313	-1.82432	0.666667	Negative
carbohydrate derivative metabolic process	0.0129063	-1.70712	0.6	Negative
cellular macromolecule metabolic process	0.0190694	-1.5896	0.454545	Negative
macromolecule catabolic process	0.0238854	-1.71967	0.777778	Negative
cellular macromolecule catabolic process	0.0318434	-1.58852	0.75	Negative
protein catabolic process	0.0352349	-1.57617	0.75	Negative
proteasomal protein catabolic process	0.0383645	-1.56169	0.8	Negative
proteasome-mediated ubiquitin-dependent protein catabolic process	0.0383645	-1.56169	0.8	Negative
organic substance catabolic process	0.041628	-1.55013	0.583333	Negative
