## Supplementary material for "The cistrome response to hypoxia in human umbilical vein endothelial cells": Singh--Bass_Supplemental_FILE_S5: cluster8_24h.xlsx

### Sheet: cluster8_24h.xlsx
Description	pvalue	NES	GeneRatio	Sign
polyol metabolic process	0.00264681	-1.65962	0.666667	Negative
organophosphate catabolic process	0.00329335	-1.65285	0.666667	Negative
alcohol metabolic process	0.00610043	-1.70418	0.75	Negative
organic hydroxy compound metabolic process	0.00610043	-1.70418	0.75	Negative
cellular carbohydrate metabolic process	0.00705226	-1.69398	0.75	Negative
protein localization to organelle	0.0189579	-1.71817	0.615385	Negative
mitochondrion organization	0.024701	-1.6247	0.8	Negative
establishment of protein localization to organelle	0.0285789	-1.62879	0.75	Negative
cellular localization	0.0319356	-1.43203	0.375	Negative
DNA repair	0.033078	-1.65381	0.636364	Negative
positive regulation of transport	0.035212	-1.59187	0.4	Negative
establishment of localization in cell	0.0426894	-1.52154	0.40625	Negative
organophosphate metabolic process	0.0460413	-1.60108	0.444444	Negative
chromosome organization	0.0461251	-1.56667	0.8	Negative
peptidyl-threonine phosphorylation	0.00167952	1.66116	0.5	Positive
peptidyl-threonine modification	0.00167952	1.66116	0.5	Positive
protein phosphorylation	0.00471489	1.68038	0.304348	Positive
peptidyl-amino acid modification	0.0119564	1.59088	0.333333	Positive
phosphorylation	0.0185346	1.57361	0.269231	Positive
regulation of autophagy	0.0255839	1.5192	0.4	Positive
regulation of ion transmembrane transport	0.0326274	1.49939	0.6	Positive
G protein-coupled receptor signaling pathway	0.0409536	1.40715	0.333333	Positive
autophagy	0.045677	1.51622	0.25	Positive
process utilizing autophagic mechanism	0.045677	1.51622	0.25	Positive

### Sheet: Sheet1
Description	pvalue	NES	GeneRatio	Sign
polyol metabolic process	0.00264681	-1.65962	0.666667	Negative
organophosphate catabolic process	0.00329335	-1.65285	0.666667	Negative
alcohol metabolic process	0.00610043	-1.70418	0.75	Negative
organic hydroxy compound metabolic process	0.00610043	-1.70418	0.75	Negative
cellular carbohydrate metabolic process	0.00705226	-1.69398	0.75	Negative
protein localization to organelle	0.0189579	-1.71817	0.615385	Negative
mitochondrion organization	0.024701	-1.6247	0.8	Negative
establishment of protein localization to organelle	0.0285789	-1.62879	0.75	Negative
cellular localization	0.0319356	-1.43203	0.375	Negative
DNA repair	0.033078	-1.65381	0.636364	Negative
positive regulation of transport	0.035212	-1.59187	0.4	Negative
establishment of localization in cell	0.0426894	-1.52154	0.40625	Negative
organophosphate metabolic process	0.0460413	-1.60108	0.444444	Negative
chromosome organization	0.0461251	-1.56667	0.8	Negative
