## Supplementary material for "The cistrome response to hypoxia in human umbilical vein endothelial cells": Singh--Bass_Supplemental_FILE_S5: cluster9_24h.xlsx

### Sheet: cluster9_24h.xlsx
Description	pvalue	NES	GeneRatio	Sign
positive regulation of G1/S transition of mitotic cell cycle	0.0164902	-1.6403	0.75	Negative
regulation of cell cycle G1/S phase transition	0.0164902	-1.6403	0.75	Negative
positive regulation of cell cycle G1/S phase transition	0.0164902	-1.6403	0.75	Negative
regulation of G1/S transition of mitotic cell cycle	0.0164902	-1.6403	0.75	Negative
G1/S transition of mitotic cell cycle	0.0312522	-1.5647	0.6	Negative
cell cycle G1/S phase transition	0.0312522	-1.5647	0.6	Negative
cellular response to decreased oxygen levels	0.000880075	1.66098	0.75	Positive
cellular response to oxygen levels	0.000880075	1.66098	0.75	Positive
cellular response to hypoxia	0.000880075	1.66098	0.75	Positive
activation of cysteine-type endopeptidase activity involved in apoptotic process	0.00120038	1.57423	0.666667	Positive
system process	0.00260803	1.74178	0.545455	Positive
positive regulation of proteolysis	0.00292234	1.69785	0.333333	Positive
cellular response to stress	0.00386391	1.73656	0.25	Positive
regulation of neuron apoptotic process	0.00458873	1.55185	0.333333	Positive
neuron apoptotic process	0.00458873	1.55185	0.333333	Positive
response to decreased oxygen levels	0.00634089	1.67294	0.375	Positive
response to oxygen levels	0.00634089	1.67294	0.375	Positive
positive regulation of hydrolase activity	0.00785071	1.6568	0.333333	Positive
response to hypoxia	0.0100448	1.63002	0.428571	Positive
circulatory system process	0.0116888	1.63341	0.666667	Positive
negative regulation of cell migration	0.0131126	1.59311	0.5	Positive
negative regulation of locomotion	0.0131126	1.59311	0.5	Positive
negative regulation of cell motility	0.0131126	1.59311	0.5	Positive
positive regulation of endopeptidase activity	0.0131126	1.59241	0.5	Positive
positive regulation of peptidase activity	0.0131126	1.59241	0.5	Positive
positive regulation of cysteine-type endopeptidase activity involved in apoptotic process	0.0131126	1.59241	0.5	Positive
regulation of cysteine-type endopeptidase activity involved in apoptotic process	0.0131126	1.59241	0.5	Positive
regulation of cysteine-type endopeptidase activity	0.0131126	1.59241	0.5	Positive
positive regulation of cysteine-type endopeptidase activity	0.0131126	1.59241	0.5	Positive
cellular response to organonitrogen compound	0.0141426	1.62145	0.333333	Positive
positive regulation of protein metabolic process	0.0162802	1.62584	0.363636	Positive
response to abiotic stimulus	0.016493	1.62374	0.454545	Positive
blood circulation	0.0218966	1.58429	0.8	Positive
regulation of proteolysis	0.0238329	1.57774	0.25	Positive
positive regulation of nitrogen compound metabolic process	0.025712	1.55957	0.294118	Positive
organic acid transport	0.0272158	1.48401	0.333333	Positive
cell death	0.0272822	1.55646	0.235294	Positive
cell population proliferation	0.0278344	1.60252	0.214286	Positive
positive regulation of catalytic activity	0.0321334	1.54123	0.428571	Positive
neuron death	0.0323785	1.54079	0.25	Positive
regulation of neuron death	0.0323785	1.54079	0.25	Positive
apoptotic process	0.0346953	1.56722	0.266667	Positive
system development	0.0404551	1.47941	0.47619	Positive
regulation of protein metabolic process	0.04047	1.52038	0.294118	Positive
regulation of cell death	0.0405028	1.53804	0.153846	Positive
regulation of programmed cell death	0.0405028	1.53804	0.153846	Positive
regulation of cell population proliferation	0.0408451	1.54339	0.166667	Positive
programmed cell death	0.0440183	1.56345	0.25	Positive
regulation of peptidase activity	0.0453125	1.52361	0.333333	Positive
regulation of endopeptidase activity	0.0453125	1.52361	0.333333	Positive
regulation of hydrolase activity	0.0467153	1.53099	0.222222	Positive
cell-cell signaling	0.0469417	1.53682	0.545455	Positive
negative regulation of intracellular signal transduction	0.048414	1.45057	0.25	Positive
