## Supplementary material for "The cistrome response to hypoxia in human umbilical vein endothelial cells": Singh--Bass_Supplemental_FILE_S4: cluster1_3h.xlsx

### Sheet: cluster1_3h.xlsx
Description	pvalue	NES	GeneRatio	Sign
intrinsic apoptotic signaling pathway	0.0051987	-1.78196	0.75	Negative
regulation of intrinsic apoptotic signaling pathway	0.0051987	-1.78196	0.75	Negative
protein-containing complex assembly	0.0111105	-1.73251	0.357143	Negative
negative regulation of intrinsic apoptotic signaling pathway	0.0122945	-1.60054	0.666667	Negative
response to oxidative stress	0.0145264	-1.71837	0.428571	Negative
cell death in response to oxidative stress	0.0158072	-1.57869	0.666667	Negative
regulation of oxidative stress-induced cell death	0.0158072	-1.57869	0.666667	Negative
negative regulation of oxidative stress-induced cell death	0.0158072	-1.57869	0.666667	Negative
organophosphate metabolic process	0.0333612	-1.55462	0.555556	Negative
organelle organization	0.038635	-1.42748	0.241379	Negative
mitochondrion organization	0.0395046	-1.56678	0.428571	Negative
protein-containing complex organization	0.0418603	-1.46847	0.277778	Negative
nucleoside phosphate metabolic process	0.042586	-1.603	0.8	Negative
nucleotide metabolic process	0.042586	-1.603	0.8	Negative
nucleobase-containing small molecule metabolic process	0.042586	-1.603	0.8	Negative
DNA repair	0.0484876	-1.57623	0.75	Negative
macromolecule biosynthetic process	0.000327185	1.98672	0.653846	Positive
heart morphogenesis	0.00289074	1.68429	1	Positive
pattern specification process	0.00289074	1.68429	1	Positive
regulation of macromolecule biosynthetic process	0.00417554	1.82224	0.625	Positive
epithelial cell proliferation	0.00492393	1.69502	1	Positive
regulation of cellular process	0.00528408	1.66281	0.315789	Positive
regulation of biosynthetic process	0.00591175	1.78041	0.6	Positive
regulation of cellular biosynthetic process	0.00591175	1.78041	0.6	Positive
regulation of transcription by RNA polymerase II	0.00606004	1.82013	0.764706	Positive
transcription by RNA polymerase II	0.00606004	1.82013	0.764706	Positive
glycoprotein biosynthetic process	0.00615036	1.56203	1	Positive
forebrain development	0.00758936	1.66022	0.833333	Positive
positive regulation of macromolecule biosynthetic process	0.00876048	1.67158	0.571429	Positive
cell development	0.00912478	1.70307	0.666667	Positive
animal organ development	0.00923926	1.75394	0.652174	Positive
cellular response to organic substance	0.0093441	1.6836	0.681818	Positive
regulation of cell population proliferation	0.0103414	1.68389	0.666667	Positive
positive regulation of biosynthetic process	0.0103414	1.68364	0.6	Positive
positive regulation of cellular biosynthetic process	0.0103414	1.68364	0.6	Positive
positive regulation of nucleobase-containing compound metabolic process	0.0107692	1.64367	0.571429	Positive
organic substance biosynthetic process	0.0107911	1.62559	0.483871	Positive
anatomical structure morphogenesis	0.0112259	1.73613	0.521739	Positive
response to growth factor	0.0112618	1.66647	0.875	Positive
cellular response to growth factor stimulus	0.0112618	1.66647	0.875	Positive
TOR signaling	0.011426	1.52868	0.666667	Positive
regulation of TOR signaling	0.011426	1.52868	0.666667	Positive
animal organ morphogenesis	0.0120652	1.66914	0.8	Positive
regionalization	0.0132085	1.54269	1	Positive
DNA-templated transcription	0.0133579	1.6789	0.65	Positive
regulation of DNA-templated transcription	0.0133579	1.6789	0.65	Positive
RNA biosynthetic process	0.0133579	1.6789	0.65	Positive
nucleic acid-templated transcription	0.0133579	1.6789	0.65	Positive
regulation of nucleic acid-templated transcription	0.0133579	1.6789	0.65	Positive
regulation of RNA biosynthetic process	0.0133579	1.6789	0.65	Positive
negative regulation of cell population proliferation	0.0136806	1.57324	1	Positive
regulation of epithelial cell proliferation	0.0136806	1.57324	1	Positive
cellular biosynthetic process	0.0138372	1.62564	0.46875	Positive
embryo development	0.0148882	1.63379	0.75	Positive
enzyme-linked receptor protein signaling pathway	0.0150066	1.68856	0.769231	Positive
cell differentiation	0.0155081	1.61496	0.542857	Positive
tissue morphogenesis	0.0160986	1.62064	0.75	Positive
cell motility	0.0170059	1.63416	0.6	Positive
positive regulation of cellular process	0.0176986	1.56822	0.404762	Positive
biosynthetic process	0.0191671	1.63128	0.454545	Positive
response to organic substance	0.0204582	1.65625	0.652174	Positive
regulation of nucleobase-containing compound metabolic process	0.0218045	1.60391	0.518519	Positive
regulation of nitrogen compound metabolic process	0.0221502	1.56102	0.658537	Positive
cell population proliferation	0.0223138	1.66827	0.588235	Positive
cell projection organization	0.0224639	1.64006	0.583333	Positive
plasma membrane bounded cell projection organization	0.0224639	1.64006	0.583333	Positive
regulation of biological process	0.024183	1.5576	0.303797	Positive
heterocycle biosynthetic process	0.0245247	1.57617	0.636364	Positive
aromatic compound biosynthetic process	0.0245247	1.57617	0.636364	Positive
nucleobase-containing compound biosynthetic process	0.0245247	1.57617	0.636364	Positive
positive regulation of cell population proliferation	0.0245714	1.57949	0.625	Positive
cellular developmental process	0.0249901	1.59423	0.527778	Positive
biological regulation	0.0260251	1.52466	0.313253	Positive
anatomical structure development	0.028312	1.51426	0.489796	Positive
central nervous system neuron differentiation	0.0311485	1.53968	0.666667	Positive
regulation of primary metabolic process	0.0312484	1.51567	0.642857	Positive
positive regulation of cellular metabolic process	0.031438	1.58015	0.52381	Positive
regulation of cell migration	0.0318696	1.54926	0.75	Positive
regulation of locomotion	0.0318696	1.54926	0.75	Positive
regulation of cell motility	0.0318696	1.54926	0.75	Positive
developmental process	0.0326223	1.5191	0.480769	Positive
epithelium development	0.0330715	1.57805	0.666667	Positive
regulation of metabolic process	0.0336788	1.52808	0.511111	Positive
signal transduction	0.0340369	1.5811	0.522727	Positive
regulation of cellular metabolic process	0.0344166	1.57745	0.405405	Positive
regulation of macromolecule metabolic process	0.0352039	1.57763	0.522727	Positive
positive regulation of nitrogen compound metabolic process	0.0352875	1.57036	0.52381	Positive
regulation of RNA metabolic process	0.0368495	1.55276	0.541667	Positive
gene expression	0.0374833	1.55599	0.513514	Positive
positive regulation of macromolecule metabolic process	0.0378151	1.53722	0.5	Positive
growth	0.0382316	1.55962	0.666667	Positive
tissue development	0.0388752	1.55467	0.5	Positive
cell communication	0.0401554	1.49807	0.511111	Positive
signaling	0.0401554	1.49807	0.511111	Positive
cellular nitrogen compound biosynthetic process	0.0428177	1.54958	0.56	Positive
heart development	0.0440334	1.51061	0.75	Positive
positive regulation of biological process	0.0440415	1.48359	0.377778	Positive
positive regulation of RNA metabolic process	0.0446912	1.54977	0.583333	Positive
regulation of gene expression	0.0448179	1.47398	0.548387	Positive
neuron development	0.0464661	1.50652	0.625	Positive
regulation of signal transduction	0.0466392	1.4979	0.586207	Positive
regulation of cell communication	0.0466392	1.4979	0.586207	Positive
regulation of signaling	0.0466392	1.4979	0.586207	Positive
tube morphogenesis	0.0472561	1.48529	0.583333	Positive
tube development	0.0472561	1.48529	0.583333	Positive
outflow tract septum morphogenesis	0.047776	1.40738	1	Positive
outflow tract morphogenesis	0.047776	1.40738	1	Positive
cardiac chamber development	0.047776	1.40738	1	Positive
cardiac chamber morphogenesis	0.047776	1.40738	1	Positive
cardiac septum development	0.047776	1.40738	1	Positive
neural crest cell development	0.047776	1.40738	1	Positive
neural crest cell differentiation	0.047776	1.40738	1	Positive
diencephalon development	0.047776	1.40738	1	Positive
forebrain generation of neurons	0.047776	1.40738	1	Positive
forebrain neuron differentiation	0.047776	1.40738	1	Positive
forebrain neuron development	0.047776	1.40738	1	Positive
segmentation	0.047776	1.40738	1	Positive
cell fate commitment	0.047776	1.40738	1	Positive
anatomical structure arrangement	0.047776	1.40738	1	Positive
mesenchymal cell differentiation	0.047776	1.40738	1	Positive
stem cell development	0.047776	1.40738	1	Positive
positive regulation of epithelial cell proliferation	0.047776	1.40738	1	Positive
cardiac septum morphogenesis	0.047776	1.40738	1	Positive
mesenchyme development	0.047776	1.40738	1	Positive
cell migration	0.047976	1.50747	0.571429	Positive
organic cyclic compound biosynthetic process	0.0487386	1.53592	0.608696	Positive
neurogenesis	0.0487805	1.46558	0.583333	Positive
neuron differentiation	0.0487805	1.46558	0.583333	Positive
generation of neurons	0.0487805	1.46558	0.583333	Positive
positive regulation of metabolic process	0.0497238	1.49769	0.48	Positive
