## Supplementary material for "The cistrome response to hypoxia in human umbilical vein endothelial cells": Singh--Bass_Supplemental_FILE_S4: cluster2_3h.xlsx

### Sheet: cluster2_3h.xlsx
Description	pvalue	NES	GeneRatio	Sign
ncRNA processing	0.0352985	-1.53127	0.8	Negative
tissue development	0.000609386	1.95176	0.5625	Positive
regulation of developmental process	0.00355248	1.83237	0.5	Positive
phosphorylation	0.0038785	1.85093	0.785714	Positive
animal organ development	0.00410596	1.88748	0.48	Positive
developmental process	0.00580894	1.6974	0.347826	Positive
peptidyl-tyrosine phosphorylation	0.00631923	1.6261	0.75	Positive
peptidyl-tyrosine modification	0.00631923	1.6261	0.75	Positive
positive regulation of kinase activity	0.00631923	1.6261	0.75	Positive
cellular developmental process	0.0081001	1.7307	0.393939	Positive
cell differentiation	0.00962352	1.74491	0.40625	Positive
multicellular organismal process	0.0098106	1.69125	0.357143	Positive
positive regulation of phosphorylation	0.0107143	1.673	0.6	Positive
anatomical structure development	0.018492	1.5996	0.341463	Positive
regulation of phosphorylation	0.0208551	1.60979	0.75	Positive
regulation of kinase activity	0.0208551	1.60979	0.75	Positive
blood vessel development	0.0227771	1.60935	0.428571	Positive
vasculature development	0.0227771	1.60935	0.428571	Positive
circulatory system development	0.0229139	1.58761	0.4	Positive
regulation of transferase activity	0.0255859	1.5736	0.7	Positive
multicellular organism development	0.025669	1.56518	0.354839	Positive
protein phosphorylation	0.0257395	1.61412	0.75	Positive
muscle cell proliferation	0.0260704	1.57824	0.8	Positive
positive regulation of transferase activity	0.0265766	1.56647	0.6	Positive
regulation of DNA metabolic process	0.0278232	1.4887	0.5	Positive
regulation of cell population proliferation	0.0284577	1.56685	0.444444	Positive
muscle tissue development	0.0286014	1.55802	0.8	Positive
brain development	0.0292554	1.58904	0.333333	Positive
head development	0.0292554	1.58904	0.333333	Positive
positive regulation of protein phosphorylation	0.0308862	1.47787	0.5	Positive
cell population proliferation	0.0405186	1.5453	0.4	Positive
negative regulation of cell differentiation	0.0423012	1.54912	0.833333	Positive
negative regulation of developmental process	0.0423012	1.54912	0.833333	Positive
positive regulation of cellular component biogenesis	0.0424448	1.4622	0.75	Positive
regulation of peptidyl-tyrosine phosphorylation	0.0462329	1.43189	0.666667	Positive
positive regulation of peptidyl-tyrosine phosphorylation	0.0462329	1.43189	0.666667	Positive
cardiocyte differentiation	0.0462329	1.42559	1	Positive
muscle cell differentiation	0.0462329	1.42559	1	Positive
striated muscle cell differentiation	0.0462329	1.42559	1	Positive
chemotaxis	0.049236	1.44988	0.5	Positive
taxis	0.049236	1.44988	0.5	Positive
cell chemotaxis	0.049236	1.44988	0.5	Positive
system development	0.0499266	1.52389	0.375	Positive
