## Supplementary material for "The cistrome response to hypoxia in human umbilical vein endothelial cells": Singh--Bass_Supplemental_FILE_S4: cluster3_3h.xlsx

### Sheet: cluster3_3h.xlsx
Description	pvalue	NES	GeneRatio	Sign
organonitrogen compound biosynthetic process	0.00702214	-1.75023	0.5	Negative
mitochondrial translation	0.0220763	-1.60088	0.666667	Negative
mitochondrial gene expression	0.0220763	-1.60088	0.666667	Negative
cellular macromolecule biosynthetic process	0.0282401	-1.62663	0.625	Negative
amide biosynthetic process	0.0282401	-1.62241	0.625	Negative
cellular amide metabolic process	0.0301353	-1.5996	0.555556	Negative
peptide metabolic process	0.0459168	-1.55501	0.714286	Negative
translation	0.0483548	-1.56793	0.833333	Negative
peptide biosynthetic process	0.0483548	-1.56793	0.833333	Negative
cell communication	0.000521222	1.93567	0.481481	Positive
signaling	0.000521222	1.93567	0.481481	Positive
regulation of biological process	0.00135491	1.84483	0.382979	Positive
regulation of developmental process	0.00142056	1.83559	0.722222	Positive
biological regulation	0.00142742	1.85304	0.479167	Positive
metal ion transport	0.00156659	1.64114	0.666667	Positive
inorganic ion transmembrane transport	0.00156659	1.64114	0.666667	Positive
inorganic cation transmembrane transport	0.00156659	1.64114	0.666667	Positive
nervous system development	0.00234445	1.78809	0.785714	Positive
phosphorus metabolic process	0.00237808	1.78918	0.6	Positive
phosphate-containing compound metabolic process	0.00237808	1.78918	0.6	Positive
multicellular organismal process	0.00292117	1.79579	0.466667	Positive
negative regulation of cellular process	0.00406548	1.76097	0.521739	Positive
anatomical structure morphogenesis	0.00427117	1.74183	0.714286	Positive
blood vessel development	0.00464499	1.60289	0.666667	Positive
vasculature development	0.00464499	1.60289	0.666667	Positive
tube development	0.00464499	1.60289	0.666667	Positive
positive regulation of biological process	0.00604797	1.675	0.384615	Positive
regulation of multicellular organismal process	0.00629591	1.72219	0.5625	Positive
transmembrane receptor protein serine/threonine kinase signaling pathway	0.00720556	1.57108	0.666667	Positive
SMAD protein signal transduction	0.00720556	1.57108	0.666667	Positive
regulation of transmembrane receptor protein serine/threonine kinase signaling pathway	0.00720556	1.57108	0.666667	Positive
regulation of growth	0.00865674	1.63803	0.833333	Positive
cell development	0.00880606	1.68202	0.785714	Positive
regulation of cellular process	0.00976608	1.64482	0.369565	Positive
negative regulation of biological process	0.00997649	1.61794	0.461538	Positive
regulation of signaling	0.0114656	1.65499	0.285714	Positive
cell surface receptor signaling pathway	0.0116882	1.6543	0.5	Positive
response to stimulus	0.0125538	1.66002	0.419355	Positive
cellular response to stimulus	0.0125538	1.66002	0.419355	Positive
growth	0.015166	1.6085	0.625	Positive
regulation of cell differentiation	0.0163877	1.61953	0.769231	Positive
cell differentiation	0.0173351	1.62605	0.583333	Positive
cellular developmental process	0.0173351	1.62605	0.583333	Positive
positive regulation of cellular process	0.018806	1.60915	0.375	Positive
regulation of cell communication	0.0189817	1.6113	0.4	Positive
generation of neurons	0.0227962	1.56625	0.888889	Positive
regulation of developmental growth	0.0241263	1.54758	1	Positive
regulation of phosphate metabolic process	0.0245029	1.5536	0.666667	Positive
regulation of phosphorus metabolic process	0.0245029	1.5536	0.666667	Positive
negative regulation of developmental process	0.0253625	1.58919	0.727273	Positive
developmental process	0.0253672	1.56266	0.433333	Positive
phosphorylation	0.0259302	1.5464	0.833333	Positive
system development	0.0264095	1.5582	0.56	Positive
miRNA metabolic process	0.027589	1.46183	0.666667	Positive
ncRNA metabolic process	0.027589	1.46183	0.666667	Positive
miRNA transcription	0.027589	1.46183	0.666667	Positive
regulation of miRNA transcription	0.027589	1.46183	0.666667	Positive
positive regulation of miRNA transcription	0.027589	1.46183	0.666667	Positive
regulation of miRNA metabolic process	0.027589	1.46183	0.666667	Positive
positive regulation of miRNA metabolic process	0.027589	1.46183	0.666667	Positive
regulation of kinase activity	0.0280952	1.46138	1	Positive
regulation of transferase activity	0.0280952	1.46138	1	Positive
circulatory system process	0.03012	1.4592	0.666667	Positive
signal transduction	0.0317303	1.56419	0.434783	Positive
cell motility	0.0379939	1.56495	0.636364	Positive
negative regulation of response to stimulus	0.0396341	1.55449	0.375	Positive
ion transport	0.0406934	1.5067	0.5	Positive
cation transport	0.0406934	1.5067	0.5	Positive
ion transmembrane transport	0.0406934	1.5067	0.5	Positive
transmembrane transport	0.0406934	1.5067	0.5	Positive
cation transmembrane transport	0.0406934	1.5067	0.5	Positive
neurogenesis	0.0417311	1.54824	0.8	Positive
cellular response to biotic stimulus	0.043771	1.443	0.333333	Positive
cellular response to molecule of bacterial origin	0.043771	1.443	0.333333	Positive
cellular response to lipopolysaccharide	0.043771	1.443	0.333333	Positive
regulation of phosphorylation	0.0439024	1.46165	0.8	Positive
organophosphate metabolic process	0.0439024	1.46092	0.4	Positive
developmental growth	0.0443038	1.52853	0.666667	Positive
multicellular organism development	0.0443213	1.51177	0.518519	Positive
negative regulation of signal transduction	0.0458861	1.52503	0.333333	Positive
negative regulation of cell communication	0.0458861	1.52503	0.333333	Positive
negative regulation of signaling	0.0458861	1.52503	0.333333	Positive
regulation of lipid metabolic process	0.0470016	1.45934	0.25	Positive
circulatory system development	0.0471545	1.45594	0.6	Positive
biological_process	0.0476482	1.51237	0.758621	Positive
cellular process	0.0476482	1.51237	0.758621	Positive
regulation of response to stimulus	0.048048	1.51984	0.4	Positive

### Sheet: Sheet1
cell communication	0.000521222	1.93567	0.481481	Positive
signaling	0.000521222	1.93567	0.481481	Positive
regulation of biological process	0.00135491	1.84483	0.382979	Positive
regulation of developmental process	0.00142056	1.83559	0.722222	Positive
biological regulation	0.00142742	1.85304	0.479167	Positive
metal ion transport	0.00156659	1.64114	0.666667	Positive
inorganic ion transmembrane transport	0.00156659	1.64114	0.666667	Positive
inorganic cation transmembrane transport	0.00156659	1.64114	0.666667	Positive
nervous system development	0.00234445	1.78809	0.785714	Positive
phosphorus metabolic process	0.00237808	1.78918	0.6	Positive
phosphate-containing compound metabolic process	0.00237808	1.78918	0.6	Positive
multicellular organismal process	0.00292117	1.79579	0.466667	Positive
negative regulation of cellular process	0.00406548	1.76097	0.521739	Positive
anatomical structure morphogenesis	0.00427117	1.74183	0.714286	Positive
blood vessel development	0.00464499	1.60289	0.666667	Positive
vasculature development	0.00464499	1.60289	0.666667	Positive
tube development	0.00464499	1.60289	0.666667	Positive
positive regulation of biological process	0.00604797	1.675	0.384615	Positive
regulation of multicellular organismal process	0.00629591	1.72219	0.5625	Positive
transmembrane receptor protein serine/threonine kinase signaling pathway	0.00720556	1.57108	0.666667	Positive
SMAD protein signal transduction	0.00720556	1.57108	0.666667	Positive
regulation of transmembrane receptor protein serine/threonine kinase signaling pathway	0.00720556	1.57108	0.666667	Positive
regulation of growth	0.00865674	1.63803	0.833333	Positive
cell development	0.00880606	1.68202	0.785714	Positive
regulation of cellular process	0.00976608	1.64482	0.369565	Positive
negative regulation of biological process	0.00997649	1.61794	0.461538	Positive
regulation of signaling	0.0114656	1.65499	0.285714	Positive
cell surface receptor signaling pathway	0.0116882	1.6543	0.5	Positive
response to stimulus	0.0125538	1.66002	0.419355	Positive
cellular response to stimulus	0.0125538	1.66002	0.419355	Positive
growth	0.015166	1.6085	0.625	Positive
regulation of cell differentiation	0.0163877	1.61953	0.769231	Positive
cell differentiation	0.0173351	1.62605	0.583333	Positive
cellular developmental process	0.0173351	1.62605	0.583333	Positive
positive regulation of cellular process	0.018806	1.60915	0.375	Positive
regulation of cell communication	0.0189817	1.6113	0.4	Positive
generation of neurons	0.0227962	1.56625	0.888889	Positive
regulation of developmental growth	0.0241263	1.54758	1	Positive
regulation of phosphate metabolic process	0.0245029	1.5536	0.666667	Positive
regulation of phosphorus metabolic process	0.0245029	1.5536	0.666667	Positive
negative regulation of developmental process	0.0253625	1.58919	0.727273	Positive
developmental process	0.0253672	1.56266	0.433333	Positive
phosphorylation	0.0259302	1.5464	0.833333	Positive
system development	0.0264095	1.5582	0.56	Positive
miRNA metabolic process	0.027589	1.46183	0.666667	Positive
ncRNA metabolic process	0.027589	1.46183	0.666667	Positive
miRNA transcription	0.027589	1.46183	0.666667	Positive
regulation of miRNA transcription	0.027589	1.46183	0.666667	Positive
positive regulation of miRNA transcription	0.027589	1.46183	0.666667	Positive
regulation of miRNA metabolic process	0.027589	1.46183	0.666667	Positive
positive regulation of miRNA metabolic process	0.027589	1.46183	0.666667	Positive
regulation of kinase activity	0.0280952	1.46138	1	Positive
regulation of transferase activity	0.0280952	1.46138	1	Positive
circulatory system process	0.03012	1.4592	0.666667	Positive
signal transduction	0.0317303	1.56419	0.434783	Positive
cell motility	0.0379939	1.56495	0.636364	Positive
negative regulation of response to stimulus	0.0396341	1.55449	0.375	Positive
ion transport	0.0406934	1.5067	0.5	Positive
cation transport	0.0406934	1.5067	0.5	Positive
ion transmembrane transport	0.0406934	1.5067	0.5	Positive
transmembrane transport	0.0406934	1.5067	0.5	Positive
cation transmembrane transport	0.0406934	1.5067	0.5	Positive
neurogenesis	0.0417311	1.54824	0.8	Positive
cellular response to biotic stimulus	0.043771	1.443	0.333333	Positive
cellular response to molecule of bacterial origin	0.043771	1.443	0.333333	Positive
cellular response to lipopolysaccharide	0.043771	1.443	0.333333	Positive
regulation of phosphorylation	0.0439024	1.46165	0.8	Positive
organophosphate metabolic process	0.0439024	1.46092	0.4	Positive
developmental growth	0.0443038	1.52853	0.666667	Positive
multicellular organism development	0.0443213	1.51177	0.518519	Positive
negative regulation of signal transduction	0.0458861	1.52503	0.333333	Positive
negative regulation of cell communication	0.0458861	1.52503	0.333333	Positive
negative regulation of signaling	0.0458861	1.52503	0.333333	Positive
regulation of lipid metabolic process	0.0470016	1.45934	0.25	Positive
circulatory system development	0.0471545	1.45594	0.6	Positive
biological_process	0.0476482	1.51237	0.758621	Positive
cellular process	0.0476482	1.51237	0.758621	Positive
regulation of response to stimulus	0.048048	1.51984	0.4	Positive
