## Supplementary material for "The cistrome response to hypoxia in human umbilical vein endothelial cells": Singh--Bass_Supplemental_FILE_S4: cluster4_3h.xlsx

### Sheet: cluster4_3h.xlsx
Description	pvalue	NES	GeneRatio	Sign
DNA repair	0.0456149	-1.60357	0.75	Negative
cellular response to DNA damage stimulus	0.0456149	-1.60357	0.75	Negative
biological regulation	7.17038e-07	2.25196	0.818182	Positive
regulation of biological process	3.73332e-05	2.19596	0.788462	Positive
regulation of cellular process	0.000170292	2.01748	0.784314	Positive
regulation of nucleobase-containing compound metabolic process	0.00153556	1.9131	0.5	Positive
signaling	0.00223314	1.82805	0.545455	Positive
signal transduction	0.00243771	1.85233	0.566667	Positive
DNA-templated transcription	0.00340523	1.8526	0.538462	Positive
regulation of DNA-templated transcription	0.00340523	1.8526	0.538462	Positive
regulation of biosynthetic process	0.00340523	1.8526	0.538462	Positive
regulation of macromolecule biosynthetic process	0.00340523	1.8526	0.538462	Positive
regulation of cellular biosynthetic process	0.00340523	1.8526	0.538462	Positive
RNA biosynthetic process	0.00340523	1.8526	0.538462	Positive
nucleic acid-templated transcription	0.00340523	1.8526	0.538462	Positive
regulation of nucleic acid-templated transcription	0.00340523	1.8526	0.538462	Positive
regulation of RNA biosynthetic process	0.00340523	1.8526	0.538462	Positive
regulation of RNA metabolic process	0.00497694	1.84121	0.466667	Positive
anatomical structure morphogenesis	0.00559875	1.85042	0.894737	Positive
cell communication	0.00609026	1.7745	0.529412	Positive
RNA metabolic process	0.00631284	1.80142	0.4375	Positive
regulation of response to stimulus	0.00703547	1.77656	0.608696	Positive
regulation of nitrogen compound metabolic process	0.0118958	1.74947	0.421053	Positive
regulation of primary metabolic process	0.0118958	1.74947	0.421053	Positive
nucleobase-containing compound metabolic process	0.0136875	1.70898	0.409091	Positive
cellular aromatic compound metabolic process	0.0136875	1.70898	0.409091	Positive
heterocycle metabolic process	0.0136875	1.70898	0.409091	Positive
organic cyclic compound metabolic process	0.0136875	1.70898	0.409091	Positive
heterocycle biosynthetic process	0.0142644	1.75543	0.466667	Positive
aromatic compound biosynthetic process	0.0142644	1.75543	0.466667	Positive
nucleobase-containing compound biosynthetic process	0.0142644	1.75543	0.466667	Positive
organic cyclic compound biosynthetic process	0.0142644	1.75543	0.466667	Positive
cell adhesion	0.0142655	1.64401	0.555556	Positive
reproduction	0.0176087	1.49101	1	Positive
Wnt signaling pathway	0.0176087	1.49101	1	Positive
reproductive process	0.0176087	1.49101	1	Positive
regulation of Wnt signaling pathway	0.0176087	1.49101	1	Positive
developmental growth	0.0176087	1.49101	1	Positive
cell-cell signaling by wnt	0.0176087	1.49101	1	Positive
cell surface receptor signaling pathway involved in cell-cell signaling	0.0176087	1.49101	1	Positive
nucleic acid metabolic process	0.0226167	1.67857	0.421053	Positive
regulation of cell communication	0.0268861	1.59085	0.6	Positive
cellular response to stimulus	0.0270914	1.54174	0.485714	Positive
cellular response to chemical stimulus	0.0321537	1.58657	0.6875	Positive
regulation of gene expression	0.0330456	1.64596	0.388889	Positive
anatomical structure development	0.0340136	1.50954	0.482759	Positive
negative regulation of cellular process	0.0343586	1.64019	0.444444	Positive
response to stimulus	0.0348525	1.56844	0.488372	Positive
developmental process	0.036635	1.56249	0.7	Positive
response to organic substance	0.0381936	1.63849	0.785714	Positive
cellular response to organic substance	0.0381936	1.63849	0.785714	Positive
macromolecule biosynthetic process	0.0383481	1.54225	0.4375	Positive
regulation of macromolecule metabolic process	0.0394525	1.56273	0.363636	Positive
cellular nitrogen compound biosynthetic process	0.0396931	1.56665	0.4375	Positive
regulation of signaling	0.0407303	1.53068	0.571429	Positive
negative regulation of biological process	0.0411348	1.53272	0.590909	Positive
regulation of developmental process	0.0439394	1.57268	0.636364	Positive
regulation of cell-cell adhesion	0.0489865	1.52067	0.75	Positive
positive regulation of cell-cell adhesion	0.0489865	1.52067	0.75	Positive
