## Supplementary material for "The cistrome response to hypoxia in human umbilical vein endothelial cells": Singh--Bass_Supplemental_FILE_S4: cluster5_3h.xlsx

### Sheet: cluster5_3h.xlsx
Description	pvalue	NES	GeneRatio	Sign
multicellular organism development	0.00203005	1.94146	0.733333	Positive
cellular response to chemical stimulus	0.00395083	1.84475	0.714286	Positive
cellular response to organic substance	0.00395083	1.84475	0.714286	Positive
protein phosphorylation	0.00614226	1.78751	0.833333	Positive
phosphorylation	0.00614226	1.78751	0.833333	Positive
negative regulation of response to stimulus	0.00853048	1.7329	0.8	Positive
developmental process	0.00899342	1.74309	0.6875	Positive
anatomical structure development	0.00899342	1.74309	0.6875	Positive
cellular response to oxygen-containing compound	0.0105525	1.71147	0.8	Positive
peptidyl-tyrosine phosphorylation	0.0114665	1.67368	1	Positive
peptidyl-amino acid modification	0.0114665	1.67368	1	Positive
peptidyl-tyrosine modification	0.0114665	1.67368	1	Positive
system development	0.0118536	1.73066	0.714286	Positive
response to organic substance	0.0119925	1.7421	0.625	Positive
response to chemical	0.0119925	1.7421	0.625	Positive
inflammatory response	0.0124914	1.56115	0.666667	Positive
cellular response to endogenous stimulus	0.0127476	1.5597	1	Positive
regulation of signal transduction	0.0165092	1.68443	0.6	Positive
regulation of cell communication	0.0165092	1.68443	0.6	Positive
regulation of signaling	0.0165092	1.68443	0.6	Positive
regulation of response to stimulus	0.0165092	1.68443	0.6	Positive
tissue development	0.0181538	1.62374	0.75	Positive
regulation of biological quality	0.0200664	1.69653	0.875	Positive
circulatory system process	0.0266537	1.52256	0.666667	Positive
nervous system development	0.0266707	1.6567	0.777778	Positive
response to oxygen-containing compound	0.0341473	1.59333	0.833333	Positive
response to external stimulus	0.0424837	1.56469	0.666667	Positive
