## Supplementary material for "The cistrome response to hypoxia in human umbilical vein endothelial cells": Singh--Bass_Supplemental_FILE_S4: cluster6_3h.xlsx

### Sheet: cluster6_3h.xlsx
Description	pvalue	NES	GeneRatio	Sign
positive regulation of apoptotic process	0.00833495	-1.75084	0.75	Negative
positive regulation of programmed cell death	0.00833495	-1.75084	0.75	Negative
cell division	0.00154452	1.70863	0.75	Positive
response to oxidative stress	0.0168997	1.52516	1	Positive
cellular response to oxygen-containing compound	0.0168997	1.52516	1	Positive
cell projection organization	0.0198129	1.53662	0.75	Positive
plasma membrane bounded cell projection organization	0.0198129	1.53662	0.75	Positive
cell migration	0.023069	1.57652	0.666667	Positive
regulation of cell migration	0.023069	1.57652	0.666667	Positive
locomotion	0.023069	1.57652	0.666667	Positive
regulation of locomotion	0.023069	1.57652	0.666667	Positive
regulation of cell motility	0.023069	1.57652	0.666667	Positive
cell projection assembly	0.0244978	1.47605	0.666667	Positive
plasma membrane bounded cell projection assembly	0.0244978	1.47605	0.666667	Positive
positive regulation of kinase activity	0.0281737	1.45851	0.666667	Positive
positive regulation of protein kinase activity	0.0281737	1.45851	0.666667	Positive
positive regulation of transferase activity	0.0281737	1.45851	0.666667	Positive
positive regulation of protein phosphorylation	0.0463228	1.45962	0.75	Positive
positive regulation of phosphorylation	0.0463228	1.45962	0.75	Positive
regulation of kinase activity	0.0463228	1.45962	0.75	Positive
regulation of protein kinase activity	0.0463228	1.45962	0.75	Positive
regulation of transferase activity	0.0463228	1.45962	0.75	Positive
