## Supplementary material for "The cistrome response to hypoxia in human umbilical vein endothelial cells": Singh--Bass_Supplemental_FILE_S4: cluster7_3h.xlsx

### Sheet: cluster7_3h.xlsx
Description	pvalue	NES	GeneRatio	Sign
nucleoside triphosphate metabolic process	0.000162305	-1.91551	0.75	Negative
nucleoside triphosphate biosynthetic process	0.000162305	-1.91551	0.75	Negative
purine nucleoside triphosphate metabolic process	0.000162305	-1.91551	0.75	Negative
purine nucleoside triphosphate biosynthetic process	0.000162305	-1.91551	0.75	Negative
ribonucleoside triphosphate metabolic process	0.000162305	-1.91551	0.75	Negative
ribonucleoside triphosphate biosynthetic process	0.000162305	-1.91551	0.75	Negative
purine ribonucleoside triphosphate metabolic process	0.000162305	-1.91551	0.75	Negative
purine ribonucleoside triphosphate biosynthetic process	0.000162305	-1.91551	0.75	Negative
purine nucleotide metabolic process	0.000280075	-2.04984	0.5	Negative
purine nucleotide biosynthetic process	0.000280075	-2.04984	0.5	Negative
purine ribonucleotide metabolic process	0.000280075	-2.04984	0.5	Negative
purine ribonucleotide biosynthetic process	0.000280075	-2.04984	0.5	Negative
ribonucleotide metabolic process	0.000280075	-2.04984	0.5	Negative
ribonucleotide biosynthetic process	0.000280075	-2.04984	0.5	Negative
ribose phosphate metabolic process	0.000280075	-2.04984	0.5	Negative
ribose phosphate biosynthetic process	0.000280075	-2.04984	0.5	Negative
purine-containing compound metabolic process	0.000280075	-2.04984	0.5	Negative
purine-containing compound biosynthetic process	0.000280075	-2.04984	0.5	Negative
ATP biosynthetic process	0.00640824	-1.69688	0.666667	Negative
ATP metabolic process	0.00640824	-1.69688	0.666667	Negative
carbohydrate derivative biosynthetic process	0.00705704	-1.84621	0.444444	Negative
proteasomal protein catabolic process	0.0123442	-1.78054	0.8	Negative
proteasome-mediated ubiquitin-dependent protein catabolic process	0.0123442	-1.78054	0.8	Negative
mitochondrion organization	0.0171704	-1.73716	0.6	Negative
organophosphate biosynthetic process	0.0207117	-1.76709	0.5	Negative
generation of precursor metabolites and energy	0.0270176	-1.61873	0.75	Negative
energy derivation by oxidation of organic compounds	0.0270176	-1.61873	0.75	Negative
aerobic respiration	0.0287432	-1.6108	0.666667	Negative
cellular respiration	0.0287432	-1.6108	0.666667	Negative
nucleoside phosphate metabolic process	0.0304603	-1.66588	0.428571	Negative
nucleotide metabolic process	0.0304603	-1.66588	0.428571	Negative
nucleotide biosynthetic process	0.0304603	-1.66588	0.428571	Negative
nucleobase-containing small molecule metabolic process	0.0304603	-1.66588	0.428571	Negative
nucleoside phosphate biosynthetic process	0.0304603	-1.66588	0.428571	Negative
cellular macromolecule catabolic process	0.0348661	-1.65162	0.625	Negative
macromolecule catabolic process	0.0490463	-1.55844	0.555556	Negative
angiogenesis	0.00277405	1.73324	0.571429	Positive
blood vessel morphogenesis	0.00277405	1.73324	0.571429	Positive
positive regulation of angiogenesis	0.0102781	1.55713	0.666667	Positive
positive regulation of vasculature development	0.0102781	1.55713	0.666667	Positive
regulation of angiogenesis	0.0119519	1.60356	0.6	Positive
regulation of vasculature development	0.0119519	1.60356	0.6	Positive
circulatory system development	0.040404	1.50586	0.5	Positive
response to organic substance	0.0429958	1.5096	0.555556	Positive
chromatin organization	0.0436975	1.45496	1	Positive
histone modification	0.0436975	1.45496	1	Positive
regulation of protein processing	0.0461611	1.45901	0.666667	Positive
regulation of protein maturation	0.0461611	1.45901	0.666667	Positive
positive regulation of apoptotic process	0.0487395	1.43585	0.5	Positive
