## Supplementary material for "The cistrome response to hypoxia in human umbilical vein endothelial cells": Singh--Bass_Supplemental_FILE_S4: cluster8_3h.xlsx

### Sheet: cluster8_3h.xlsx
Description	pvalue	NES	GeneRatio	Sign
organonitrogen compound catabolic process	0.00471075	-1.9596	0.454545	Negative
small molecule biosynthetic process	0.0202595	-1.66603	0.666667	Negative
positive regulation of immune response	0.0240726	-1.68514	0.714286	Negative
adaptive immune response	0.0270528	-1.67172	0.75	Negative
adaptive immune response based on somatic recombination of immune receptors built from immunoglobulin superfamily domains	0.0270528	-1.67172	0.75	Negative
regulation of adaptive immune response	0.0270528	-1.67172	0.75	Negative
positive regulation of adaptive immune response	0.0270528	-1.67172	0.75	Negative
regulation of adaptive immune response based on somatic recombination of immune receptors built from immunoglobulin superfamily domains	0.0270528	-1.67172	0.75	Negative
positive regulation of adaptive immune response based on somatic recombination of immune receptors built from immunoglobulin superfamily domains	0.0270528	-1.67172	0.75	Negative
ubiquitin-dependent protein catabolic process	0.0282015	-1.67965	0.5	Negative
modification-dependent protein catabolic process	0.0282015	-1.67965	0.5	Negative
proteolysis involved in protein catabolic process	0.0282015	-1.67965	0.5	Negative
intrinsic apoptotic signaling pathway	0.0303024	-1.61488	0.666667	Negative
modification-dependent macromolecule catabolic process	0.0349922	-1.61374	0.555556	Negative
protein modification by small protein conjugation or removal	0.0422099	-1.58752	0.625	Negative
organic substance catabolic process	0.0451235	-1.52226	0.263158	Negative
positive regulation of phosphorus metabolic process	3.78705e-05	2.11606	0.6875	Positive
positive regulation of phosphate metabolic process	3.78705e-05	2.11606	0.6875	Positive
positive regulation of phosphorylation	0.00230332	1.96425	0.692308	Positive
regulation of phosphate metabolic process	0.00361255	1.85862	0.578947	Positive
regulation of phosphorus metabolic process	0.00361255	1.85862	0.578947	Positive
positive regulation of protein phosphorylation	0.00454367	1.89847	0.666667	Positive
regulation of kinase activity	0.00511519	1.88341	0.727273	Positive
regulation of transferase activity	0.00511519	1.88341	0.727273	Positive
positive regulation of molecular function	0.00822774	1.81359	0.588235	Positive
regulation of catalytic activity	0.00913486	1.81767	0.545455	Positive
regulation of molecular function	0.0103009	1.75651	0.481481	Positive
positive regulation of kinase activity	0.0108454	1.8246	0.75	Positive
regulation of phosphorylation	0.0108783	1.78241	0.588235	Positive
regulation of MAPK cascade	0.0113674	1.83198	0.777778	Positive
positive regulation of MAPK cascade	0.0113674	1.83198	0.777778	Positive
ERK1 and ERK2 cascade	0.0117304	1.78196	1	Positive
regulation of ERK1 and ERK2 cascade	0.0117304	1.78196	1	Positive
positive regulation of ERK1 and ERK2 cascade	0.0117304	1.78196	1	Positive
synapse organization	0.0136982	1.80635	0.5	Positive
peptidyl-tyrosine phosphorylation	0.0187009	1.78246	0.875	Positive
peptidyl-tyrosine modification	0.0187009	1.78246	0.875	Positive
positive regulation of catalytic activity	0.0291822	1.75783	0.615385	Positive
regulation of peptidyl-tyrosine phosphorylation	0.0325669	1.72724	0.833333	Positive
regulation of developmental growth	0.0344325	1.59174	1	Positive
positive regulation of protein serine/threonine kinase activity	0.0355053	1.72331	0.666667	Positive
positive regulation of protein modification process	0.0455882	1.6601	0.555556	Positive
response to acid chemical	0.0472028	1.56227	1	Positive
JNK cascade	0.0472028	1.56227	1	Positive
response to carbohydrate	0.0472028	1.56227	1	Positive
response to hexose	0.0472028	1.56227	1	Positive
response to glucose	0.0472028	1.56227	1	Positive
stress-activated protein kinase signaling cascade	0.0472028	1.56227	1	Positive
regulation of stress-activated MAPK cascade	0.0472028	1.56227	1	Positive
muscle cell proliferation	0.0472028	1.56227	1	Positive
response to monosaccharide	0.0472028	1.56227	1	Positive
response to amino acid	0.0472028	1.56227	1	Positive
regulation of JNK cascade	0.0472028	1.56227	1	Positive
smooth muscle cell proliferation	0.0472028	1.56227	1	Positive
regulation of smooth muscle cell proliferation	0.0472028	1.56227	1	Positive
stress-activated MAPK cascade	0.0472028	1.56227	1	Positive
regulation of stress-activated protein kinase signaling cascade	0.0472028	1.56227	1	Positive
positive regulation of protein kinase activity	0.0495208	1.73042	0.714286	Positive
