## Supplementary material for "The cistrome response to hypoxia in human umbilical vein endothelial cells": Singh--Bass_Supplemental_FILE_S4: cluster9_3h.xlsx

### Sheet: cluster9_3h.xlsx
Description	pvalue	NES	GeneRatio	Sign
protein-containing complex organization	0.00180467	-2.00523	0.5	Negative
protein-containing complex assembly	0.00180467	-2.00523	0.5	Negative
cellular component biogenesis	0.00858339	-1.76911	0.35	Negative
cellular component assembly	0.0486279	-1.54087	0.388889	Negative
response to abiotic stimulus	0.000151398	1.76672	0.363636	Positive
cellular response to decreased oxygen levels	0.000392059	1.61875	0.5	Positive
cellular response to oxygen levels	0.000392059	1.61875	0.5	Positive
cellular response to hypoxia	0.000392059	1.61875	0.5	Positive
response to hypoxia	0.00120533	1.68064	0.428571	Positive
cellular response to stress	0.00172682	1.6675	0.25	Positive
response to decreased oxygen levels	0.00263503	1.68006	0.375	Positive
response to oxygen levels	0.00263503	1.68006	0.375	Positive
cell population proliferation	0.00310093	1.64457	0.142857	Positive
apoptotic process	0.00427161	1.60694	0.266667	Positive
cell death	0.00474309	1.618	0.235294	Positive
cellular response to chemical stimulus	0.00497592	1.59086	0.16	Positive
programmed cell death	0.00636911	1.60705	0.25	Positive
cellular response to stimulus	0.0130328	1.42381	0.162791	Positive
response to chemical	0.0165824	1.48427	0.129032	Positive
response to stress	0.0169429	1.49355	0.166667	Positive
regulation of biological process	0.0322256	1.36965	0.508475	Positive
regulation of cell population proliferation	0.0356265	1.55479	0.0833333	Positive
regulation of cellular process	0.0381526	1.36577	0.508772	Positive
cellular homeostasis	0.0395095	1.55945	0.285714	Positive
biological regulation	0.0423814	1.34381	0.52459	Positive
positive regulation of hydrolase activity	0.0448179	1.55272	0.166667	Positive
