## Supplementary material for "The cistrome response to hypoxia in human umbilical vein endothelial cells": Singh--Bass_Supplemental_FILE_S3: cluster1_1h.xlsx

### Sheet: cluster1_1h.xlsx
Description	pvalue	NES	GeneRatio	Sign
homophilic cell adhesion via plasma membrane adhesion molecules	0.000317646	-2.15921	0.857143	Negative
cell-cell adhesion via plasma-membrane adhesion molecules	0.000317646	-2.15921	0.857143	Negative
cellular response to oxidative stress	0.00402455	1.65313	0.5	Positive
cellular response to chemical stress	0.00402455	1.65313	0.5	Positive
regulation of cellular response to oxidative stress	0.00402455	1.65313	0.5	Positive
regulation of response to oxidative stress	0.00402455	1.65313	0.5	Positive
negative regulation of intracellular transport	0.00808872	1.60473	0.333333	Positive
negative regulation of protein transport	0.00808872	1.60473	0.333333	Positive
negative regulation of intracellular protein transport	0.00808872	1.60473	0.333333	Positive
negative regulation of protein localization	0.00808872	1.60473	0.333333	Positive
negative regulation of establishment of protein localization	0.00808872	1.60473	0.333333	Positive
biological regulation	0.0260782	1.46402	0.746988	Positive
biological_process	0.0336482	1.63864	0.685185	Positive
regulation of cellular process	0.034034	1.43097	0.578947	Positive
regulation of protein-containing complex assembly	0.0346667	1.48096	0.666667	Positive
positive regulation of cytokine production	0.0353774	1.49922	0.5	Positive
protein-containing complex disassembly	0.0373333	1.46994	0.666667	Positive
protein depolymerization	0.0373333	1.46994	0.666667	Positive
regulation of biological process	0.0381143	1.40489	0.607595	Positive
negative regulation of cell migration	0.0389447	1.46407	0.5	Positive
negative regulation of cell motility	0.0389447	1.46407	0.5	Positive
viral process	0.0459906	1.46873	0.833333	Positive
wound healing	0.0470446	1.45415	0.6	Positive
negative regulation of response to stimulus	0.0492505	1.4312	0.461538	Positive
