## Supplementary material for "The cistrome response to hypoxia in human umbilical vein endothelial cells": Singh--Bass_Supplemental_FILE_S3: cluster2_1h.xlsx

### Sheet: cluster2_1h.xlsx
Description	pvalue	NES	GeneRatio	Sign
ncRNA processing	0.00929224	-1.85675	0.8	Negative
ncRNA metabolic process	0.0111106	-1.81134	0.5	Negative
macromolecule catabolic process	0.00472517	1.62408	0.6	Positive
tissue development	0.0122034	1.65652	0.5	Positive
regulation of intracellular transport	0.0159085	1.49178	0.333333	Positive
positive regulation of intracellular transport	0.0159085	1.49178	0.333333	Positive
organic substance catabolic process	0.0159304	1.59471	0.625	Positive
positive regulation of cellular component biogenesis	0.0169149	1.53025	0.75	Positive
protein ubiquitination	0.01727	1.61373	0.428571	Positive
protein modification by small protein conjugation	0.01727	1.61373	0.428571	Positive
protein modification by small protein conjugation or removal	0.01727	1.61373	0.428571	Positive
translation	0.0209072	1.4986	0.25	Positive
peptide biosynthetic process	0.0209072	1.4986	0.25	Positive
organonitrogen compound catabolic process	0.023439	1.4874	0.75	Positive
mesenchymal cell differentiation	0.0269854	1.45174	1	Positive
mesenchyme development	0.0269854	1.45174	1	Positive
aromatic compound catabolic process	0.0401376	1.42525	0.666667	Positive
nucleobase-containing compound catabolic process	0.0401376	1.42525	0.666667	Positive
cellular nitrogen compound catabolic process	0.0401376	1.42525	0.666667	Positive
heterocycle catabolic process	0.0401376	1.42525	0.666667	Positive
organic cyclic compound catabolic process	0.0401376	1.42525	0.666667	Positive
cell development	0.0406905	1.46813	0.470588	Positive
positive regulation of protein metabolic process	0.0429836	1.47658	0.5	Positive
response to peptide hormone	0.0441767	1.47347	0.666667	Positive
response to peptide	0.0441767	1.47347	0.666667	Positive
cell projection assembly	0.0452489	1.40672	0.666667	Positive
regulation of cell projection assembly	0.0452489	1.40672	0.666667	Positive
plasma membrane bounded cell projection assembly	0.0452489	1.40672	0.666667	Positive
regulation of plasma membrane bounded cell projection assembly	0.0452489	1.40672	0.666667	Positive
mononuclear cell migration	0.0477528	1.45472	1	Positive
catabolic process	0.0485564	1.46006	0.555556	Positive
epithelium development	0.0485564	1.45641	0.555556	Positive
cellular macromolecule catabolic process	0.0491573	1.44762	0.5	Positive
