## Supplementary material for "The cistrome response to hypoxia in human umbilical vein endothelial cells": Singh--Bass_Supplemental_FILE_S3: cluster3_1h.xlsx

### Sheet: cluster3_1h.xlsx
Description	pvalue	NES	GeneRatio	Sign
cellular component assembly	0.0064493	-1.8812	0.461538	Negative
cellular component biogenesis	0.0064493	-1.8812	0.461538	Negative
response to stress	0.00995496	-1.76221	0.357143	Negative
protein-containing complex organization	0.0223997	-1.70687	0.714286	Negative
protein-containing complex assembly	0.0223997	-1.70687	0.714286	Negative
negative regulation of response to stimulus	0.0239281	-1.70392	0.75	Negative
regulation of apoptotic process	0.0348623	-1.62621	0.571429	Negative
blood vessel development	0.0425728	-1.59137	0.666667	Negative
vasculature development	0.0425728	-1.59137	0.666667	Negative
tube development	0.0425728	-1.59137	0.666667	Negative
response to biotic stimulus	0.0490264	-1.56323	0.5	Negative
response to external biotic stimulus	0.0490264	-1.56323	0.5	Negative
response to other organism	0.0490264	-1.56323	0.5	Negative
lipid biosynthetic process	0.0425532	1.47037	0.666667	Positive
carbohydrate derivative metabolic process	0.0458136	1.49735	0.75	Positive
