## Supplementary material for "The cistrome response to hypoxia in human umbilical vein endothelial cells": Singh--Bass_Supplemental_FILE_S3: cluster4_1h.xlsx

### Sheet: cluster4_1h.xlsx
Description	pvalue	NES	GeneRatio	Sign
regulation of GTPase activity	0.0190652	1.5304	0.75	Positive
positive regulation of GTPase activity	0.0190652	1.5304	0.75	Positive
biological_process	0.0209739	1.43424	1	Positive
regulation of cellular process	0.0370861	1.54591	0.568627	Positive
biological regulation	0.043883	1.52932	0.545455	Positive
