## Supplementary material for "The cistrome response to hypoxia in human umbilical vein endothelial cells": Singh--Bass_Supplemental_FILE_S3: cluster5_1h.xlsx

### Sheet: cluster5_1h.xlsx
Description	pvalue	NES	GeneRatio	Sign
regulation of anatomical structure morphogenesis	0.00182229	-2.06878	0.8	Negative
regulation of multicellular organismal process	0.011833	-1.84985	0.714286	Negative
cell migration	0.0122375	-1.84862	0.714286	Negative
locomotion	0.0122375	-1.84862	0.714286	Negative
regulation of locomotion	0.0122375	-1.84862	0.714286	Negative
cell motility	0.0122375	-1.84862	0.714286	Negative
regulation of cell cycle	0.0170018	-1.64345	0.666667	Negative
regulation of developmental process	0.0396478	-1.60018	0.666667	Negative
nucleobase-containing compound metabolic process	0.0474732	1.52944	1	Positive
cellular aromatic compound metabolic process	0.0474732	1.52944	1	Positive
biosynthetic process	0.0474732	1.52944	1	Positive
cellular nitrogen compound metabolic process	0.0474732	1.52944	1	Positive
cellular biosynthetic process	0.0474732	1.52944	1	Positive
heterocycle metabolic process	0.0474732	1.52944	1	Positive
nucleic acid metabolic process	0.0474732	1.52944	1	Positive
organic cyclic compound metabolic process	0.0474732	1.52944	1	Positive
organic substance biosynthetic process	0.0474732	1.52944	1	Positive
