## Supplementary material for "The cistrome response to hypoxia in human umbilical vein endothelial cells": Singh--Bass_Supplemental_FILE_S3: cluster6_1h.xlsx

### Sheet: cluster6_1h.xlsx
Description	pvalue	NES	GeneRatio	Sign
positive regulation of apoptotic process	0.00349839	-2.00274	0.75	Negative
positive regulation of programmed cell death	0.00349839	-2.00274	0.75	Negative
apoptotic signaling pathway	0.0202554	-1.68623	0.666667	Negative
developmental process involved in reproduction	0.0420325	-1.60724	0.8	Negative
multicellular organismal reproductive process	0.0420325	-1.60724	0.8	Negative
regulation of biological process	0.0497202	-1.44871	0.681818	Negative
regulation of cellular process	0.0497202	-1.44871	0.681818	Negative
biological regulation	0.0497202	-1.44871	0.681818	Negative
vasculature development	0.00926028	1.57721	0.666667	Positive
cell chemotaxis	0.00926028	1.57721	0.666667	Positive
positive regulation of cell population proliferation	0.0148739	1.58125	0.6	Positive
leukocyte migration	0.0250942	1.52664	0.6	Positive
regulation of leukocyte migration	0.028518	1.51135	0.75	Positive
mononuclear cell migration	0.028518	1.51135	0.75	Positive
regulation of mononuclear cell migration	0.028518	1.51135	0.75	Positive
