## Supplementary material for "The cistrome response to hypoxia in human umbilical vein endothelial cells": Singh--Bass_Supplemental_FILE_S3: cluster7_1h.xlsx

### Sheet: cluster7_1h.xlsx
Description	pvalue	NES	GeneRatio	Sign
chemotaxis	0.018375	-1.83852	0.75	Negative
taxis	0.018375	-1.83852	0.75	Negative
programmed cell death	0.027858	-1.57943	0.4	Negative
integrin-mediated signaling pathway	0.0305537	-1.6486	0.666667	Negative
regulation of programmed cell death	0.0352896	-1.56394	0.416667	Negative
circulatory system development	0.0414718	-1.5168	0.5	Negative
axon guidance	0.045316	-1.60464	0.666667	Negative
neuron projection guidance	0.045316	-1.60464	0.666667	Negative
regulation of intracellular transport	0.000770709	1.72392	0.5	Positive
regulation of vesicle-mediated transport	0.0073498	1.63781	0.8	Positive
positive regulation of G1/S transition of mitotic cell cycle	0.00982143	1.53111	1	Positive
positive regulation of cell cycle G1/S phase transition	0.00982143	1.53111	1	Positive
sulfur compound metabolic process	0.0107404	1.52191	0.666667	Positive
sulfur compound biosynthetic process	0.0107404	1.52191	0.666667	Positive
response to oxidative stress	0.0137372	1.50506	0.666667	Positive
regulation of response to oxidative stress	0.0137372	1.50506	0.666667	Positive
positive regulation of intracellular transport	0.0148915	1.49247	0.333333	Positive
positive regulation of cell cycle phase transition	0.017077	1.55854	0.8	Positive
positive regulation of mitotic cell cycle phase transition	0.017077	1.55854	0.8	Positive
positive regulation of cell cycle process	0.017186	1.61089	0.666667	Positive
establishment of protein localization to organelle	0.0181247	1.54964	0.4	Positive
response to peptide	0.0187533	1.54626	0.4	Positive
cellular response to peptide	0.0187533	1.54626	0.4	Positive
monocarboxylic acid metabolic process	0.032175	1.54627	0.75	Positive
establishment of localization in cell	0.0353659	1.48395	0.357143	Positive
cell cycle phase transition	0.036036	1.52712	0.75	Positive
mitotic cell cycle phase transition	0.036036	1.52712	0.75	Positive
carbohydrate derivative biosynthetic process	0.0365239	1.51377	0.333333	Positive
cell activation	0.0380117	1.41686	0.75	Positive
regulation of response to biotic stimulus	0.0401235	1.44921	0.333333	Positive
regulation of immune response	0.0401235	1.44921	0.333333	Positive
protein localization to organelle	0.0401506	1.49252	0.272727	Positive
localization within membrane	0.0423977	1.41207	0.75	Positive
positive regulation of mitotic cell cycle	0.0438247	1.47142	0.666667	Positive
cellular response to endogenous stimulus	0.0473225	1.46992	0.3	Positive
