## Supplementary material for "The cistrome response to hypoxia in human umbilical vein endothelial cells": Singh--Bass_Supplemental_FILE_S3: cluster8_1h.xlsx

### Sheet: cluster8_1h.xlsx
Description	pvalue	NES	GeneRatio	Sign
response to reactive oxygen species	0.000299453	1.70769	0.666667	Positive
cellular response to reactive oxygen species	0.000299453	1.70769	0.666667	Positive
regulation of response to wounding	0.00280095	1.65118	0.666667	Positive
cytokinesis	0.00501574	1.65835	0.75	Positive
intracellular protein transport	0.00632299	1.77144	0.571429	Positive
cellular response to oxidative stress	0.00872214	1.63444	0.6	Positive
nitrogen compound transport	0.0134024	1.59914	0.6	Positive
regulation of biological quality	0.0143023	1.55128	0.625	Positive
protein localization	0.0147138	1.56352	0.464286	Positive
cellular macromolecule localization	0.0147138	1.56352	0.464286	Positive
macromolecule localization	0.0162483	1.58906	0.466667	Positive
dendritic spine organization	0.0202016	1.54751	0.666667	Positive
regulation of cell division	0.021356	1.53804	0.666667	Positive
amyloid-beta clearance	0.0218177	1.5372	0.666667	Positive
protein transport	0.0229238	1.5452	0.444444	Positive
establishment of protein localization	0.0229238	1.5452	0.444444	Positive
response to biotic stimulus	0.030112	1.56554	0.444444	Positive
cellular response to lipid	0.0303942	1.49708	0.333333	Positive
cellular response to chemical stress	0.0361795	1.50395	0.428571	Positive
DNA replication	0.0380673	1.45216	0.5	Positive
intracellular transport	0.0422343	1.5063	0.517241	Positive
establishment of protein localization to organelle	0.0448625	1.46377	0.625	Positive
