## Supplementary material for "The cistrome response to hypoxia in human umbilical vein endothelial cells": Singh--Bass_Supplemental_FILE_S3: cluster9_1h.xlsx

### Sheet: cluster9_1h.xlsx
Description	pvalue	NES	GeneRatio	Sign
establishment of protein localization to organelle	0.0301293	-1.60901	0.75	Negative
chromatin organization	0.0318532	-1.58508	0.6	Negative
epithelial cell development	0.000647044	1.75829	0.8	Positive
endothelial cell differentiation	0.00701465	1.63065	0.75	Positive
regulation of protein metabolic process	0.0180661	1.58173	0.529412	Positive
endothelial cell development	0.0198907	1.53552	1	Positive
epithelial cell differentiation	0.0222603	1.55188	0.714286	Positive
nervous system development	0.0228703	1.59416	0.928571	Positive
biological regulation	0.0284464	1.56259	0.737705	Positive
response to chemical	0.0331754	1.51554	0.451613	Positive
cellular response to chemical stimulus	0.0376793	1.55922	0.48	Positive
cellular response to stress	0.0377604	1.53206	0.4375	Positive
cellular response to decreased oxygen levels	0.0405138	1.47938	0.75	Positive
cellular response to oxygen levels	0.0405138	1.47938	0.75	Positive
cellular response to hypoxia	0.0405138	1.47938	0.75	Positive
regulation of neuron apoptotic process	0.040783	1.43201	0.666667	Positive
neuron apoptotic process	0.040783	1.43201	0.666667	Positive
cellular response to oxygen-containing compound	0.0424658	1.52175	0.75	Positive
