## Supplementary material for "The cistrome response to hypoxia in human umbilical vein endothelial cells": Singh--Bass_Supplemental_FILE_S6: 1h_gain_sites.tsv

motif_ID	motif_ALT_ID	seq_ID	site_Start	site_End	site_Strand	site_Score	site_Sequence
EPAS1_HUMAN.H11MO.0.B		chr6	79949336	79949344	-	12.05	ATACGTGAC
EPAS1_HUMAN.H11MO.0.B		chr2	171114118	171114126	-	11.82	GTACGTGAT
EPAS1_HUMAN.H11MO.0.B		chr2	144521223	144521231	+	10.67	CAACGTGAC
EPAS1_HUMAN.H11MO.0.B		chr21	14630736	14630744	+	9.01	TTACGTGCA
EPAS1_HUMAN.H11MO.0.B		chr7	47946846	47946854	+	8.94	GTGCGTGCA
EPAS1_HUMAN.H11MO.0.B		chr10	83690303	83690311	+	8.80	CAACGTGAG
EPAS1_HUMAN.H11MO.0.B		chr16	20850054	20850062	+	8.43	GTAGGTGCC
EPAS1_HUMAN.H11MO.0.B		chr9	134399645	134399653	+	8.43	GTAGGTGCC
EPAS1_HUMAN.H11MO.0.B		chr8	85463345	85463353	+	7.88	GCGCGTGCC
EPAS1_HUMAN.H11MO.0.B		chr1	119611775	119611783	-	7.66	CCACGTGAG
EPAS1_HUMAN.H11MO.0.B		chr5	122101866	122101874	+	7.63	CTAGGTGCC
EPAS1_HUMAN.H11MO.0.B		chr9	113604303	113604311	+	7.50	GTAAGTGAC
EPAS1_HUMAN.H11MO.0.B		chr5	115366240	115366248	-	7.45	GGAGGTGCC
EPAS1_HUMAN.H11MO.0.B		chr1	8182234	8182242	+	7.36	GAATGTGCC
EPAS1_HUMAN.H11MO.0.B		chr12	124898650	124898658	-	7.01	GGAGGTGAC
EPAS1_HUMAN.H11MO.0.B		chr3	141421758	141421766	+	6.97	GTGCGTGTT
EPAS1_HUMAN.H11MO.0.B		chr7	112162423	112162431	+	6.92	GAATGTGAC
EPAS1_HUMAN.H11MO.0.B		chr3	190503161	190503169	+	6.70	CTAAGTGAC
EPAS1_HUMAN.H11MO.0.B		chr15	90004797	90004805	-	6.57	CGGCGTGAG
EPAS1_HUMAN.H11MO.0.B		chr12	64561290	64561298	+	6.22	TCACGTGAT
EPAS1_HUMAN.H11MO.0.B		chr8	141038115	141038123	-	6.14	CTCCGTGCT
EPAS1_HUMAN.H11MO.0.B		chr2	227570780	227570788	-	5.89	CTAGGTGAT
EPAS1_HUMAN.H11MO.0.B		chr16	73199390	73199398	+	5.85	GAAAGTGAC
EPAS1_HUMAN.H11MO.0.B		chr12	64561289	64561297	-	5.79	TCACGTGAA
EPAS1_HUMAN.H11MO.0.B		chr10	122183384	122183392	+	5.72	GGATGTGAG
EPAS1_HUMAN.H11MO.0.B		chr4	138035093	138035101	-	5.71	GGAGGTGAT
EPAS1_HUMAN.H11MO.0.B		chr6	146311248	146311256	+	5.67	GGAAGTGCT
EPAS1_HUMAN.H11MO.0.B		chr14	99687962	99687970	+	5.65	GCAGGTGCC
EPAS1_HUMAN.H11MO.0.B		chr4	186068205	186068213	-	5.49	CAAAGTGCC
EPAS1_HUMAN.H11MO.0.B		chr5	105041719	105041727	+	5.49	GAAGGTGCT
EPAS1_HUMAN.H11MO.0.B		chr10	86100669	86100677	+	5.46	GTAGGTGGC
EPAS1_HUMAN.H11MO.0.B		chr2	240226030	240226038	+	5.46	GTAGGTGGC
EPAS1_HUMAN.H11MO.0.B		chr19	3509803	3509811	-	5.44	GAACATGAC
EPAS1_HUMAN.H11MO.0.B		chr1	22274143	22274151	-	5.43	CCATGTGCC
EPAS1_HUMAN.H11MO.0.B		chr1	79617966	79617974	-	5.41	CTAAGTGAT
EPAS1_HUMAN.H11MO.0.B		chr6	19988762	19988770	-	5.35	CGAGGTGCT
EPAS1_HUMAN.H11MO.0.B		chr12	27786047	27786055	-	5.32	GAACCTGCC
EPAS1_HUMAN.H11MO.0.B		chr16	56793760	56793768	-	5.31	CTGTGTGCC
EPAS1_HUMAN.H11MO.0.B		chr3	40043452	40043460	+	5.31	CTGTGTGCC
EPAS1_HUMAN.H11MO.0.B		chr13	30395593	30395601	+	5.31	CTGTGTGCC
EPAS1_HUMAN.H11MO.0.B		chr10	92413732	92413740	+	5.25	CAGCGTGGC
EPAS1_HUMAN.H11MO.0.B		chr13	97946117	97946125	-	5.19	GAATGTGAA
EPAS1_HUMAN.H11MO.0.B		chr1	73352292	73352300	-	5.14	ATAAGTGAT
EPAS1_HUMAN.H11MO.0.B		chr14	68468856	68468864	-	5.06	GGATGTGGC
EPAS1_HUMAN.H11MO.0.B		chr17	78535672	78535680	-	5.06	GGATGTGGC
EPAS1_HUMAN.H11MO.0.B		chr13	21420912	21420920	-	5.05	GAATGTGAG
EPAS1_HUMAN.H11MO.0.B		chr15	74542045	74542053	-	5.05	GGAGGTGTC
EPAS1_HUMAN.H11MO.0.B		chr13	30395600	30395608	+	4.99	CCATGTGAC
EPAS1_HUMAN.H11MO.0.B		chr11	111134304	111134312	+	4.98	TCACGTGGC
EPAS1_HUMAN.H11MO.0.B		chr11	126181458	126181466	+	4.97	CTAAGTGAA
EPAS1_HUMAN.H11MO.0.B		chr2	219073573	219073581	+	4.66	CTAGGTGGC
EPAS1_HUMAN.H11MO.0.B		chr12	59079661	59079669	-	4.66	AGAGGTGCA
EPAS1_HUMAN.H11MO.0.B		chr13	33686556	33686564	-	4.65	AGATGTGAG
EPAS1_HUMAN.H11MO.0.B		chr6	153044530	153044538	-	4.65	GGAAGTGAG
EPAS1_HUMAN.H11MO.0.B		chr3	196779059	196779067	+	4.65	GGAAGTGAG
EPAS1_HUMAN.H11MO.0.B		chr3	156039326	156039334	-	4.60	AGAAGTGCT
EPAS1_HUMAN.H11MO.0.B		chr1	162627921	162627929	-	4.56	GAAAGTGAT
EPAS1_HUMAN.H11MO.0.B		chr6	79949326	79949334	+	4.55	GGGGGTGCC
EPAS1_HUMAN.H11MO.0.B		chr6	132963163	132963171	+	4.55	GGGGGTGCC
EPAS1_HUMAN.H11MO.0.B		chr18	25853915	25853923	-	4.50	CACCGTGCT
EPAS1_HUMAN.H11MO.0.B		chr1	9517153	9517161	+	4.50	CACCGTGCT
EPAS1_HUMAN.H11MO.0.B		chr6	70399202	70399210	-	4.39	CAATGTGAA
EPAS1_HUMAN.H11MO.0.B		chr13	28476322	28476330	+	4.39	GAATGTGGC
EPAS1_HUMAN.H11MO.0.B		chr20	48933494	48933502	-	4.35	GCAGGTGCT
EPAS1_HUMAN.H11MO.0.B		chr1	51929083	51929091	+	4.31	GCACATGAC
EPAS1_HUMAN.H11MO.0.B		chr8	99624469	99624477	+	4.30	GTAGGTGTA
EPAS1_HUMAN.H11MO.0.B		chr18	133498	133506	-	4.30	ATACATGAA
EPAS1_HUMAN.H11MO.0.B		chr13	28401407	28401415	-	4.25	GTACTTGCT
EPAS1_HUMAN.H11MO.0.B		chr8	92042800	92042808	-	4.25	GTGTGTGCG
EPAS1_HUMAN.H11MO.0.B		chr14	102285641	102285649	-	4.20	CAAAGTGCT
EPAS1_HUMAN.H11MO.0.B		chr5	122516333	122516341	-	4.20	GTGCATGAC
EPAS1_HUMAN.H11MO.0.B		chr8	13727840	13727848	+	4.19	GCGCGTGTT
EPAS1_HUMAN.H11MO.0.B		chr20	48933495	48933503	+	4.18	GCACCTGCC
EPAS1_HUMAN.H11MO.0.B		chr12	55681575	55681583	+	4.11	GGACCTGCG
EPAS1_HUMAN.H11MO.0.B		chr6	46144505	46144513	-	4.02	CTGTGTGCT
EPAS1_HUMAN.H11MO.0.B		chr2	215535964	215535972	+	3.99	GGAAGTGGC
EPAS1_HUMAN.H11MO.0.B		chr9	41031718	41031726	+	3.98	AAATGTGAG
EPAS1_HUMAN.H11MO.0.B		chr16	66660901	66660909	-	3.92	CACCGTGCG
EPAS1_HUMAN.H11MO.0.B		chr4	118744094	118744102	+	3.88	AGCCGTGAG
EPAS1_HUMAN.H11MO.0.B		chr2	37455490	37455498	+	3.81	AAACCTGAC
EPAS1_HUMAN.H11MO.0.B		chr3	192888311	192888319	+	3.77	CAAAGTGCA
EPAS1_HUMAN.H11MO.0.B		chr1	94863682	94863690	-	3.76	GGATGTGTG
EPAS1_HUMAN.H11MO.0.B		chr2	174952719	174952727	-	3.76	GGATGTGTG
EPAS1_HUMAN.H11MO.0.B		chr22	46797642	46797650	-	3.71	GTGTGTGTC
EPAS1_HUMAN.H11MO.0.B		chr11	15081138	15081146	+	3.69	TGAAGTGAC
EPAS1_HUMAN.H11MO.0.B		chr19	3509809	3509817	+	3.68	TTCCGTGAT
EPAS1_HUMAN.H11MO.0.B		chr4	7070941	7070949	-	3.68	CGAGGTGGC
EPAS1_HUMAN.H11MO.0.B		chr11	34205013	34205021	+	3.63	GTGCCTGAC
EPAS1_HUMAN.H11MO.0.B		chr1	47906205	47906213	-	3.59	CTGTGTGCA
EPAS1_HUMAN.H11MO.0.B		chr10	54930755	54930763	-	3.57	GAACATGAG
EPAS1_HUMAN.H11MO.0.B		chr16	48276315	48276323	-	3.51	CCACATGAC
EPAS1_HUMAN.H11MO.0.B		chr5	122516337	122516345	-	3.43	ACATGTGCA
EPAS1_HUMAN.H11MO.0.B		chr10	77873700	77873708	+	3.43	CTTCGTGAA
EPAS1_HUMAN.H11MO.0.B		chr1	51929082	51929090	-	3.40	TCATGTGCC
EPAS1_HUMAN.H11MO.0.B		chr7	88884343	88884351	+	3.40	GTACATGTA
EPAS1_HUMAN.H11MO.0.B		chr11	93775533	93775541	+	3.40	GGGTGTGAT
EPAS1_HUMAN.H11MO.0.B		chr14	89767942	89767950	-	3.38	CCACCTGCC
EPAS1_HUMAN.H11MO.0.B		chr12	85923926	85923934	+	3.37	CTAGGTGGT
EPAS1_HUMAN.H11MO.0.B		chr15	92832531	92832539	-	3.36	AACCGTGAA
EPAS1_HUMAN.H11MO.0.B		chr3	156497571	156497579	-	3.33	GGATGTGGA
EPAS1_HUMAN.H11MO.0.B		chr1	101260823	101260831	+	3.33	CAAAGTGAA
EPAS1_HUMAN.H11MO.0.B		chr6	138537227	138537235	-	3.26	GGAAGTGTT
EPAS1_HUMAN.H11MO.0.B		chr11	79015030	79015038	+	3.26	GGAAGTGTT
EPAS1_HUMAN.H11MO.0.B		chr1	226093138	226093146	+	3.24	AATCGTGAC
EPAS1_HUMAN.H11MO.0.B		chr6	98258023	98258031	-	3.24	ACACATGAC
EPAS1_HUMAN.H11MO.0.B		chr10	67670145	67670153	+	3.22	CAACCTGCT
EPAS1_HUMAN.H11MO.0.B		chr12	94619159	94619167	+	3.19	GGAGGTGGT
EPAS1_HUMAN.H11MO.0.B		chr8	125990441	125990449	+	3.18	ATACTTGCT
EPAS1_HUMAN.H11MO.0.B		chr4	121307954	121307962	+	3.10	CAACTTGCC
EPAS1_HUMAN.H11MO.0.B		chr14	65833081	65833089	+	3.09	AAACATGCA
EPAS1_HUMAN.H11MO.0.B		chr2	54033878	54033886	-	3.06	AAAAGTGAA
EPAS1_HUMAN.H11MO.0.B		chr3	185774090	185774098	+	3.00	AGGAGTGCC
EPAS1_HUMAN.H11MO.0.B		chr6	129733493	129733501	-	2.92	GAACCTGTC
EPAS1_HUMAN.H11MO.0.B		chrX	25144248	25144256	-	2.91	GAACATGGC
EPAS1_HUMAN.H11MO.0.B		chr1	119611770	119611778	-	2.90	TGAGGTGCA
EPAS1_HUMAN.H11MO.0.B		chr8	108073367	108073375	+	2.89	TGAGGTGAT
EPAS1_HUMAN.H11MO.0.B		chr4	57020574	57020582	-	2.88	CTCTGTGCC
EPAS1_HUMAN.H11MO.0.B		chr12	79454485	79454493	-	2.85	TTGTGTGAC
EPAS1_HUMAN.H11MO.0.B		chr3	124986952	124986960	-	2.82	GGGTGTGAG
EPAS1_HUMAN.H11MO.0.B		chr5	39149098	39149106	+	2.79	CTAGGTGGG
EPAS1_HUMAN.H11MO.0.B		chr22	35155063	35155071	-	2.79	CTAGGTGGG
EPAS1_HUMAN.H11MO.0.B		chr6	136927514	136927522	-	2.79	CTAGGTGGG
EPAS1_HUMAN.H11MO.0.B		chr11	56097562	56097570	+	2.75	ATAAGTGTA
EPAS1_HUMAN.H11MO.0.B		chr1	87846246	87846254	+	2.74	ATACTTGAT
EPAS1_HUMAN.H11MO.0.B		chr1	5916184	5916192	-	2.74	GAGTGTGCA
EPAS1_HUMAN.H11MO.0.B		chr2	174952717	174952725	-	2.74	ATGTGTGAG
EPAS1_HUMAN.H11MO.0.B		chr11	118186943	118186951	-	2.70	GGAAGTGGT
EPAS1_HUMAN.H11MO.0.B		chr12	24012703	24012711	+	2.68	GCAGGTGGC
EPAS1_HUMAN.H11MO.0.B		chr2	9211903	9211911	-	2.65	AAACATGAA
EPAS1_HUMAN.H11MO.0.B		chr10	22642555	22642563	+	2.65	ATGTGTGTC
EPAS1_HUMAN.H11MO.0.B		chr12	95918670	95918678	+	2.64	TTAGGTGGC
EPAS1_HUMAN.H11MO.0.B		chr7	23430493	23430501	-	2.60	CAGAGTGCC
EPAS1_HUMAN.H11MO.0.B		chr3	94433938	94433946	+	2.54	CTGCATGCT
EPAS1_HUMAN.H11MO.0.B		chr9	100589822	100589830	+	2.54	TTACATGAA
EPAS1_HUMAN.H11MO.0.B		chr7	47946850	47946858	+	2.47	GTGCATGAA
EPAS1_HUMAN.H11MO.0.B		chr14	99687961	99687969	-	2.46	GCACCTGCA
EPAS1_HUMAN.H11MO.0.B		chr2	234289088	234289096	+	2.44	CTCTGTGAC
EPAS1_HUMAN.H11MO.0.B		chr15	39897137	39897145	-	2.43	TGACATGCT
EPAS1_HUMAN.H11MO.0.B		chr2	181038115	181038123	-	2.42	CTGGGTGAG
EPAS1_HUMAN.H11MO.0.B		chr1	154810217	154810225	-	2.42	CTGGGTGAG
EPAS1_HUMAN.H11MO.0.B		chr3	195574780	195574788	+	2.42	CTGGGTGAG
EPAS1_HUMAN.H11MO.0.B		chr3	111963569	111963577	-	2.40	TTACATGAG
EPAS1_HUMAN.H11MO.0.B		chr3	129413942	129413950	-	2.38	CAGTGTGCT
EPAS1_HUMAN.H11MO.0.B		chr7	88884344	88884352	-	2.34	ATACATGTA
EPAS1_HUMAN.H11MO.0.B		chr1	27608807	27608815	+	2.30	GAGTGTGAA
EPAS1_HUMAN.H11MO.0.B		chr7	102288446	102288454	-	2.29	CGGCCTGCC
EPAS1_HUMAN.H11MO.0.B		chr1	212288879	212288887	+	2.22	CCACATGCA
EPAS1_HUMAN.H11MO.0.B		chrY	11293878	11293886	-	2.17	TGGCGTGGA
EPAS1_HUMAN.H11MO.0.B		chr11	859818	859826	-	2.17	GGGTGTGGC
EPAS1_HUMAN.H11MO.0.B		chr3	98868398	98868406	+	2.11	GAGAGTGCT
EPAS1_HUMAN.H11MO.0.B		chr12	24012702	24012710	-	2.09	CCACCTGCT
EPAS1_HUMAN.H11MO.0.B		chr6	169720384	169720392	+	2.09	GAAGGTGGA
EPAS1_HUMAN.H11MO.0.B		chr20	59006312	59006320	-	2.08	GTGAGTGGC
EPAS1_HUMAN.H11MO.0.B		chr9	129036440	129036448	-	2.03	GAAAGTGGT
EPAS1_HUMAN.H11MO.0.B		chr4	7070935	7070943	+	2.03	AGGCCTGCC
EPAS1_HUMAN.H11MO.0.B		chr13	21625571	21625579	-	2.00	TTGTGTGCT
EPAS1_HUMAN.H11MO.0.B		chr3	139173850	139173858	-	1.98	CTGCCTGCT
EPAS1_HUMAN.H11MO.0.B		chr15	94972412	94972420	-	1.98	CTGCCTGCT
EPAS1_HUMAN.H11MO.0.B		chr6	44079305	44079313	-	1.97	TGAAGTGAA
EPAS1_HUMAN.H11MO.0.B		chr4	21058616	21058624	-	1.91	GTAAATGCC
EPAS1_HUMAN.H11MO.0.B		chr10	31147436	31147444	-	1.87	TGGTGTGAC
EPAS1_HUMAN.H11MO.0.B		chr10	53066886	53066894	+	1.87	CAATGTGGA
EPAS1_HUMAN.H11MO.0.B		chr11	122045418	122045426	-	1.84	CTGAGTGTC
EPAS1_HUMAN.H11MO.0.B		chr1	226093146	226093154	-	1.82	TGAAGTGAG
EPAS1_HUMAN.H11MO.0.B		chr9	121743491	121743499	-	1.80	GGGCCTGCT
EPAS1_HUMAN.H11MO.0.B		chr1	36133646	36133654	+	1.78	GCACATGGC
EPAS1_HUMAN.H11MO.0.B		chr5	127942402	127942410	+	1.75	CAGCATGAC
EPAS1_HUMAN.H11MO.0.B		chrX	16123381	16123389	+	1.73	TGAAGTGTC
EPAS1_HUMAN.H11MO.0.B		chr17	11880908	11880916	-	1.73	TGAAGTGTC
EPAS1_HUMAN.H11MO.0.B		chr1	214497610	214497618	+	1.72	GGACCTGGT
EPAS1_HUMAN.H11MO.0.B		chr1	8182241	8182249	-	1.71	GGACATGGG
EPAS1_HUMAN.H11MO.0.B		chr8	108080619	108080627	+	1.71	AGGAGTGCT
EPAS1_HUMAN.H11MO.0.B		chr1	22488509	22488517	-	1.70	GAGCATGCT
EPAS1_HUMAN.H11MO.0.B		chr19	47210810	47210818	+	1.67	CTGCATGAA
EPAS1_HUMAN.H11MO.0.B		chr15	36769256	36769264	+	1.67	TCATGTGAT
EPAS1_HUMAN.H11MO.0.B		chr1	209703324	209703332	-	1.64	GGCAGTGCC
EPAS1_HUMAN.H11MO.0.B		chr10	70656746	70656754	-	1.64	GGCAGTGCC
EPAS1_HUMAN.H11MO.0.B		chr2	23404020	23404028	+	1.62	CAGCCTGCC
EPAS1_HUMAN.H11MO.0.B		chr7	112104275	112104283	+	1.62	CTGTGTGTT
EPAS1_HUMAN.H11MO.0.B		chr22	21998288	21998296	-	1.62	CTGTGTGTT
EPAS1_HUMAN.H11MO.0.B		chrX	25144254	25144262	-	1.59	GGACGGGAA
EPAS1_HUMAN.H11MO.0.B		chr15	70320585	70320593	+	1.51	CCGGGTGAC
EPAS1_HUMAN.H11MO.0.B		chr7	127667100	127667108	-	1.48	AAGCATGAC
EPAS1_HUMAN.H11MO.0.B		chr10	61752209	61752217	+	1.42	TTGGGTGCT
EPAS1_HUMAN.H11MO.0.B		chr17	2598361	2598369	-	1.42	GCGCATGAC
EPAS1_HUMAN.H11MO.0.B		chrX	134737149	134737157	-	1.41	CTCCATGCC
EPAS1_HUMAN.H11MO.0.B		chr1	150366197	150366205	+	1.40	CTGCCTGCG
EPAS1_HUMAN.H11MO.0.B		chr14	89767943	89767951	+	1.39	GCAGGTGGT
EPAS1_HUMAN.H11MO.0.B		chr10	29445627	29445635	-	1.36	AAGCCTGCC
EPAS1_HUMAN.H11MO.0.B		chr12	94619151	94619159	-	1.36	CAGTGTGAG
EPAS1_HUMAN.H11MO.0.B		chr1	94863680	94863688	-	1.36	ATGTGTGTT
EPAS1_HUMAN.H11MO.0.B		chr4	25173840	25173848	+	1.33	ATCTGTGCT
EPAS1_HUMAN.H11MO.0.B		chr9	4866734	4866742	+	1.32	CTACGTTTC
EPAS1_HUMAN.H11MO.0.B		chr10	30186741	30186749	+	1.30	TAAAGTGAA
EPAS1_HUMAN.H11MO.0.B		chr8	23881377	23881385	+	1.30	TAAAGTGAA
EPAS1_HUMAN.H11MO.0.B		chr3	100992253	100992261	-	1.30	TAAAGTGAA
EPAS1_HUMAN.H11MO.0.B		chr11	47974541	47974549	+	1.28	ATGCCTGCA
EPAS1_HUMAN.H11MO.0.B		chr11	122264830	122264838	+	1.28	ATGCCTGCA
EPAS1_HUMAN.H11MO.0.B		chr18	45275684	45275692	+	1.28	ATGCCTGCA
EPAS1_HUMAN.H11MO.0.B		chr2	26994014	26994022	+	1.28	GTGTGTGGG
EPAS1_HUMAN.H11MO.0.B		chr12	24922374	24922382	-	1.27	GTGGGTGGT
EPAS1_HUMAN.H11MO.0.B		chr3	65736440	65736448	+	1.24	TCATGTGAA
EPAS1_HUMAN.H11MO.0.B		chr15	59688075	59688083	+	1.20	AGAAGTGGA
EPAS1_HUMAN.H11MO.0.B		chr11	132158899	132158907	-	1.20	GGCAGTGAC
EPAS1_HUMAN.H11MO.0.B		chr5	40689704	40689712	-	1.19	AGACTTGAG
EPAS1_HUMAN.H11MO.0.B		chr2	181038104	181038112	-	1.18	AGGGGTGAG
EPAS1_HUMAN.H11MO.0.B		chr4	7070952	7070960	-	1.17	TGAAGTGGC
EPAS1_HUMAN.H11MO.0.B		chr6	134421199	134421207	+	1.14	GGACCTGGG
EPAS1_HUMAN.H11MO.0.B		chr9	113580443	113580451	-	1.10	GTGCCTGGC
EPAS1_HUMAN.H11MO.0.B		chr5	93681711	93681719	-	1.10	GTGCCTGGC
EPAS1_HUMAN.H11MO.0.B		chr1	58574928	58574936	+	1.10	AAAAGTGTA
EPAS1_HUMAN.H11MO.0.B		chr1	35505980	35505988	+	1.09	GAGAGTGAG
EPAS1_HUMAN.H11MO.0.B		chr22	46797644	46797652	-	1.04	CTGTGTGTG
EPAS1_HUMAN.H11MO.0.B		chr4	112897795	112897803	-	1.04	AAGAGTGCT
EPAS1_HUMAN.H11MO.0.B		chr10	2968633	2968641	+	1.02	GCGGGTGAT
EPAS1_HUMAN.H11MO.0.B		chr8	73677881	73677889	-	1.00	GAGAGTGTC
EPAS1_HUMAN.H11MO.0.B		chr6	129667662	129667670	-	0.99	TGACCTGAA
EPAS1_HUMAN.H11MO.0.B		chr2	132909599	132909607	+	0.98	GGAGATGAC
EPAS1_HUMAN.H11MO.0.B		chr10	112859459	112859467	-	0.97	GGCTGTGAT
EPAS1_HUMAN.H11MO.0.B		chr1	222889649	222889657	+	0.93	GGAAATGCC
EPAS1_HUMAN.H11MO.0.B		chr17	78381901	78381909	+	0.92	ATGTGTGTA
EPAS1_HUMAN.H11MO.0.B		chr1	154810209	154810217	+	0.92	AAGCCTGAC
EPAS1_HUMAN.H11MO.0.B		chr10	90214435	90214443	+	0.89	ATCTGTGCA
EPAS1_HUMAN.H11MO.0.B		chr21	41458307	41458315	+	0.89	GAATATGAC
EPAS1_HUMAN.H11MO.0.B		chr2	234246146	234246154	-	0.89	GCAAGTGTG
EPAS1_HUMAN.H11MO.0.B		chr15	96367598	96367606	-	0.87	GGGTGTGGT
EPAS1_HUMAN.H11MO.0.B		chr15	40895045	40895053	+	0.85	GGAGCTGCC
EPAS1_HUMAN.H11MO.0.B		chr12	68317258	68317266	-	0.85	GTACTTGGA
EPAS1_HUMAN.H11MO.0.B		chr10	98338636	98338644	-	0.83	GGCGGTGCT
EPAS1_HUMAN.H11MO.0.B		chr3	107236116	107236124	+	0.82	ACTCGTGAT
EPAS1_HUMAN.H11MO.0.B		chr11	132158889	132158897	-	0.80	TGGAGTGAC
EPAS1_HUMAN.H11MO.0.B		chr8	75514970	75514978	+	0.78	ATACTTGTT
EPAS1_HUMAN.H11MO.0.B		chr5	149323742	149323750	+	0.78	GGGCCTGAG
EPAS1_HUMAN.H11MO.0.B		chr3	141421754	141421762	+	0.73	CAGAGTGCG
EPAS1_HUMAN.H11MO.0.B		chr1	201266010	201266018	+	0.70	GTACTTGGG
EPAS1_HUMAN.H11MO.0.B		chr1	95043516	95043524	-	0.70	GAGCCTGCA
EPAS1_HUMAN.H11MO.0.B		chr11	72813114	72813122	-	0.69	GAGCCTGAT
EPAS1_HUMAN.H11MO.0.B		chr22	26476145	26476153	+	0.67	GTATATGAG
EPAS1_HUMAN.H11MO.0.B		chr3	100992246	100992254	-	0.66	AAACTTGAA
EPAS1_HUMAN.H11MO.0.B		chr7	75671469	75671477	-	0.66	CCAAGTGTT
EPAS1_HUMAN.H11MO.0.B		chr8	40111152	40111160	-	0.65	CAAAGTGGG
EPAS1_HUMAN.H11MO.0.B		chr12	3068204	3068212	-	0.65	AGACCTGTG
EPAS1_HUMAN.H11MO.0.B		chr12	26823587	26823595	+	0.63	AAGCATGCT
EPAS1_HUMAN.H11MO.0.B		chr12	26823588	26823596	-	0.63	AAGCATGCT
EPAS1_HUMAN.H11MO.0.B		chr1	22488508	22488516	+	0.63	AAGCATGCT
EPAS1_HUMAN.H11MO.0.B		chr11	103380141	103380149	-	0.62	GAACCTGGA
EPAS1_HUMAN.H11MO.0.B		chr16	78437531	78437539	-	0.61	CGCTGTGCT
EPAS1_HUMAN.H11MO.0.B		chr15	39897142	39897150	-	0.59	CTAGCTGAC
EPAS1_HUMAN.H11MO.0.B		chr10	17249948	17249956	+	0.58	CCAGGTGGT
EPAS1_HUMAN.H11MO.0.B		chr2	174158182	174158190	+	0.58	CCAGGTGGT
EPAS1_HUMAN.H11MO.0.B		chr16	20850066	20850074	-	0.58	TGGTGTGAT
EPAS1_HUMAN.H11MO.0.B		chr8	145020191	145020199	+	0.56	GCGCATGCT
EPAS1_HUMAN.H11MO.0.B		chr10	119970427	119970435	+	0.55	CTGAGTGTT
EPAS1_HUMAN.H11MO.0.B		chr5	112186564	112186572	-	0.54	AAACATGTG
EPAS1_HUMAN.H11MO.0.B		chr12	92169194	92169202	+	0.53	CAATATGCC
EPAS1_HUMAN.H11MO.0.B		chr11	68164601	68164609	-	0.52	CTCAGTGCT
EPAS1_HUMAN.H11MO.0.B		chr7	135512308	135512316	-	0.52	AGGGGTGGC
EPAS1_HUMAN.H11MO.0.B		chr5	111556699	111556707	+	0.51	AAGGGTGAG
EPAS1_HUMAN.H11MO.0.B		chr19	3509814	3509822	+	0.51	TGATGTGGA
EPAS1_HUMAN.H11MO.0.B		chr11	102079804	102079812	+	0.50	TGAGGTGTA
EPAS1_HUMAN.H11MO.0.B		chr1	22274144	22274152	+	0.49	GCACATGGT
EPAS1_HUMAN.H11MO.0.B		chr5	122516338	122516346	+	0.48	GCACATGTG
EPAS1_HUMAN.H11MO.0.B		chr5	122516339	122516347	-	0.48	GCACATGTG
EPAS1_HUMAN.H11MO.0.B		chr5	112186562	112186570	-	0.47	ACATGTGGA
EPAS1_HUMAN.H11MO.0.B		chr1	58574918	58574926	-	0.46	CTGGGTGTG
EPAS1_HUMAN.H11MO.0.B		chr11	859820	859828	-	0.46	CTGGGTGTG
EPAS1_HUMAN.H11MO.0.B		chr20	59006316	59006324	-	0.44	GCGGGTGAG
EPAS1_HUMAN.H11MO.0.B		chr16	48276316	48276324	+	0.43	TCATGTGGC
EPAS1_HUMAN.H11MO.0.B		chr2	234246144	234246152	-	0.43	AAGTGTGGC
EPAS1_HUMAN.H11MO.0.B		chr6	136927508	136927516	-	0.43	GGGGGTGTA
EPAS1_HUMAN.H11MO.0.B		chr8	141038120	141038128	+	0.41	GGAGCTGAC
EPAS1_HUMAN.H11MO.0.B		chr9	84404269	84404277	-	0.39	GGCGGTGAT
EPAS1_HUMAN.H11MO.0.B		chr20	34891398	34891406	+	0.39	CAACCTGTA
EPAS1_HUMAN.H11MO.0.B		chr8	33464988	33464996	+	0.39	CAACATGGA
EPAS1_HUMAN.H11MO.0.B		chr2	241608446	241608454	+	0.39	AAAAGTGGG
EPAS1_HUMAN.H11MO.0.B		chr5	63771915	63771923	+	0.37	AGGTGTGTT
EPAS1_HUMAN.H11MO.0.B		chr3	28727059	28727067	-	0.37	GGAACTGCC
EPAS1_HUMAN.H11MO.0.B		chr5	149431249	149431257	-	0.35	AGAGATGCC
EPAS1_HUMAN.H11MO.0.B		chr5	63771913	63771921	+	0.35	TGAGGTGTG
EPAS1_HUMAN.H11MO.0.B		chr7	133107913	133107921	-	0.29	GGGGGTGGT
EPAS1_HUMAN.H11MO.0.B		chr10	132331880	132331888	-	0.29	GGGGGTGGT
EPAS1_HUMAN.H11MO.0.B		chr3	94433942	94433950	+	0.29	ATGCTTGCT
EPAS1_HUMAN.H11MO.0.B		chr2	174158185	174158193	+	0.29	GGTGGTGCC
EPAS1_HUMAN.H11MO.0.B		chr15	96367600	96367608	-	0.28	GGGGGTGTG
EPAS1_HUMAN.H11MO.0.B		chr1	87624525	87624533	+	0.26	GAAAATGCC
EPAS1_HUMAN.H11MO.0.B		chr5	112186563	112186571	+	0.25	CCACATGTT
EPAS1_HUMAN.H11MO.0.B		chr18	25853917	25853925	+	0.22	CACGGTGAC
EPAS1_HUMAN.H11MO.0.B		chr1	43225403	43225411	-	0.21	ATGGGTGGT
EPAS1_HUMAN.H11MO.0.B		chr3	94433939	94433947	-	0.20	AAGCATGCA
EPAS1_HUMAN.H11MO.0.B		chr22	27937637	27937645	+	0.19	ATATATGCA
EPAS1_HUMAN.H11MO.0.B		chr12	7280704	7280712	-	0.19	GAAGCTGCC
EPAS1_HUMAN.H11MO.0.B		chr9	113580447	113580455	-	0.17	CACAGTGCC
EPAS1_HUMAN.H11MO.0.B		chr5	38441996	38442004	-	0.17	GACTGTGCG
EPAS1_HUMAN.H11MO.0.B		chr5	82174805	82174813	+	0.17	TAGCATGCC
EPAS1_HUMAN.H11MO.0.B		chr11	47974537	47974545	+	0.16	AGCCATGCC
EPAS1_HUMAN.H11MO.0.B		chr11	68164608	68164616	+	0.16	AGCCATGCC
EPAS1_HUMAN.H11MO.0.B		chr9	36102478	36102486	+	0.13	AGCAGTGAC
EPAS1_HUMAN.H11MO.0.B		chr5	106691914	106691922	+	0.13	CTGCTTGCA
EPAS1_HUMAN.H11MO.0.B		chrX	103343291	103343299	-	0.12	GTTTGTGCA
EPAS1_HUMAN.H11MO.0.B		chr12	92650142	92650150	-	0.12	CAGGGTGGC
EPAS1_HUMAN.H11MO.0.B		chr15	61834274	61834282	-	0.12	CAGGGTGGC
EPAS1_HUMAN.H11MO.0.B		chr1	23772237	23772245	-	0.12	CAGGGTGGC
EPAS1_HUMAN.H11MO.0.B		chr13	21420890	21420898	+	0.10	GTATCTGAG
EPAS1_HUMAN.H11MO.0.B		chr10	70004170	70004178	-	0.10	GCGAGTGAA
EPAS1_HUMAN.H11MO.0.B		chr3	120113733	120113741	+	0.09	CTCAGTGCA
EPAS1_HUMAN.H11MO.0.B		chr2	64307164	64307172	-	0.08	AAACGTTCA
EPAS1_HUMAN.H11MO.0.B		chr10	55332259	55332267	-	0.07	AAACGTTAT
EPAS1_HUMAN.H11MO.0.B		chr11	69918998	69919006	-	0.07	CGGCGGGCC
EPAS1_HUMAN.H11MO.0.B		chr14	70982418	70982426	+	0.06	CGGTGTGTG
EPAS1_HUMAN.H11MO.0.B		chr1	228074044	228074052	+	0.05	CCGCCTGAC
#
HIF1A_HUMAN.H11MO.0.C		chr2	171114119	171114126	-	10.86	GTACGTGA
HIF1A_HUMAN.H11MO.0.C		chr6	146311248	146311255	+	9.75	GGAAGTGC
HIF1A_HUMAN.H11MO.0.C		chr7	47946846	47946853	+	9.55	GTGCGTGC
HIF1A_HUMAN.H11MO.0.C		chr6	79949337	79949344	-	9.44	ATACGTGA
HIF1A_HUMAN.H11MO.0.C		chr21	14630736	14630743	+	9.27	TTACGTGC
HIF1A_HUMAN.H11MO.0.C		chr2	144521223	144521230	+	8.83	CAACGTGA
HIF1A_HUMAN.H11MO.0.C		chr10	83690303	83690310	+	8.83	CAACGTGA
HIF1A_HUMAN.H11MO.0.C		chr6	153044531	153044538	-	8.77	GGAAGTGA
HIF1A_HUMAN.H11MO.0.C		chr3	196779059	196779066	+	8.77	GGAAGTGA
HIF1A_HUMAN.H11MO.0.C		chr3	156039327	156039334	-	8.32	AGAAGTGC
HIF1A_HUMAN.H11MO.0.C		chr9	113604303	113604310	+	8.17	GTAAGTGA
HIF1A_HUMAN.H11MO.0.C		chr16	73199390	73199397	+	7.82	GAAAGTGA
HIF1A_HUMAN.H11MO.0.C		chr1	162627922	162627929	-	7.82	GAAAGTGA
HIF1A_HUMAN.H11MO.0.C		chr1	8182234	8182241	+	7.49	GAATGTGC
HIF1A_HUMAN.H11MO.0.C		chr15	90004798	90004805	-	7.48	CGGCGTGA
HIF1A_HUMAN.H11MO.0.C		chr10	122183384	122183391	+	7.46	GGATGTGA
HIF1A_HUMAN.H11MO.0.C		chr6	138537228	138537235	-	7.34	GGAAGTGT
HIF1A_HUMAN.H11MO.0.C		chr11	79015030	79015037	+	7.34	GGAAGTGT
HIF1A_HUMAN.H11MO.0.C		chr11	65472322	65472329	-	7.18	TGAAGTGC
HIF1A_HUMAN.H11MO.0.C		chr2	215535964	215535971	+	7.15	GGAAGTGG
HIF1A_HUMAN.H11MO.0.C		chr11	118186944	118186951	-	7.15	GGAAGTGG
HIF1A_HUMAN.H11MO.0.C		chr8	92042797	92042804	-	7.14	GTGCGTGT
HIF1A_HUMAN.H11MO.0.C		chr3	141421758	141421765	+	7.14	GTGCGTGT
HIF1A_HUMAN.H11MO.0.C		chr14	102285642	102285649	-	7.12	CAAAGTGC
HIF1A_HUMAN.H11MO.0.C		chr3	192888311	192888318	+	7.12	CAAAGTGC
HIF1A_HUMAN.H11MO.0.C		chr4	186068206	186068213	-	7.12	CAAAGTGC
HIF1A_HUMAN.H11MO.0.C		chr8	85463345	85463352	+	7.09	GCGCGTGC
HIF1A_HUMAN.H11MO.0.C		chr1	73352293	73352300	-	6.74	ATAAGTGA
HIF1A_HUMAN.H11MO.0.C		chr11	111134304	111134311	-	6.71	CCACGTGA
HIF1A_HUMAN.H11MO.0.C		chr1	119611776	119611783	-	6.71	CCACGTGA
HIF1A_HUMAN.H11MO.0.C		chr13	21420913	21420920	-	6.51	GAATGTGA
HIF1A_HUMAN.H11MO.0.C		chr13	97946118	97946125	-	6.51	GAATGTGA
HIF1A_HUMAN.H11MO.0.C		chr7	112162423	112162430	+	6.51	GAATGTGA
HIF1A_HUMAN.H11MO.0.C		chr3	98868398	98868405	+	6.51	GAGAGTGC
HIF1A_HUMAN.H11MO.0.C		chr11	126181458	126181465	+	6.49	CTAAGTGA
HIF1A_HUMAN.H11MO.0.C		chr3	190503161	190503168	+	6.49	CTAAGTGA
HIF1A_HUMAN.H11MO.0.C		chr1	79617967	79617974	-	6.49	CTAAGTGA
HIF1A_HUMAN.H11MO.0.C		chr2	54033879	54033886	-	6.40	AAAAGTGA
HIF1A_HUMAN.H11MO.0.C		chr11	15081138	15081145	+	6.20	TGAAGTGA
HIF1A_HUMAN.H11MO.0.C		chr6	44079306	44079313	-	6.20	TGAAGTGA
HIF1A_HUMAN.H11MO.0.C		chr1	226093147	226093154	-	6.20	TGAAGTGA
HIF1A_HUMAN.H11MO.0.C		chr9	129036441	129036448	-	6.20	GAAAGTGG
HIF1A_HUMAN.H11MO.0.C		chr5	102971867	102971874	-	6.15	CTATGTGC
HIF1A_HUMAN.H11MO.0.C		chr1	58574917	58574924	-	6.15	GGGTGTGC
HIF1A_HUMAN.H11MO.0.C		chr1	101260823	101260830	+	6.14	CAAAGTGA
#
ARNT_HUMAN.H11MO.0.B		chr2	171114118	171114126	-	11.43	GTACGTGAT
ARNT_HUMAN.H11MO.0.B		chr6	79949336	79949344	-	11.26	ATACGTGAC
ARNT_HUMAN.H11MO.0.B		chr7	47946846	47946854	+	10.33	GTGCGTGCA
ARNT_HUMAN.H11MO.0.B		chr2	144521223	144521231	+	10.29	CAACGTGAC
ARNT_HUMAN.H11MO.0.B		chr21	14630736	14630744	+	9.94	TTACGTGCA
ARNT_HUMAN.H11MO.0.B		chr8	85463345	85463353	+	9.37	GCGCGTGCC
ARNT_HUMAN.H11MO.0.B		chr10	83690303	83690311	+	8.49	CAACGTGAG
ARNT_HUMAN.H11MO.0.B		chr3	141421758	141421766	+	8.11	GTGCGTGTT
ARNT_HUMAN.H11MO.0.B		chr15	90004797	90004805	-	8.01	CGGCGTGAG
ARNT_HUMAN.H11MO.0.B		chr1	119611775	119611783	-	7.70	CCACGTGAG
ARNT_HUMAN.H11MO.0.B		chr8	141038115	141038123	-	7.07	CTCCGTGCT
ARNT_HUMAN.H11MO.0.B		chr1	8182234	8182242	+	6.89	GAATGTGCC
ARNT_HUMAN.H11MO.0.B		chr16	56793760	56793768	-	6.87	CTGTGTGCC
ARNT_HUMAN.H11MO.0.B		chr3	40043452	40043460	+	6.87	CTGTGTGCC
ARNT_HUMAN.H11MO.0.B		chr13	30395593	30395601	+	6.87	CTGTGTGCC
ARNT_HUMAN.H11MO.0.B		chr12	64561290	64561298	+	6.87	TCACGTGAT
ARNT_HUMAN.H11MO.0.B		chr12	64561289	64561297	-	6.49	TCACGTGAA
ARNT_HUMAN.H11MO.0.B		chr7	112162423	112162431	+	6.21	GAATGTGAC
ARNT_HUMAN.H11MO.0.B		chr9	113604303	113604311	+	6.20	GTAAGTGAC
ARNT_HUMAN.H11MO.0.B		chr8	92042800	92042808	-	5.67	GTGTGTGCG
ARNT_HUMAN.H11MO.0.B		chr3	190503161	190503169	+	5.60	CTAAGTGAC
ARNT_HUMAN.H11MO.0.B		chr1	22274143	22274151	-	5.50	CCATGTGCC
ARNT_HUMAN.H11MO.0.B		chr10	77873700	77873708	+	5.47	CTTCGTGAA
ARNT_HUMAN.H11MO.0.B		chr6	46144505	46144513	-	5.43	CTGTGTGCT
ARNT_HUMAN.H11MO.0.B		chr8	13727840	13727848	+	5.34	GCGCGTGTT
ARNT_HUMAN.H11MO.0.B		chr10	122183384	122183392	+	5.33	GGATGTGAG
ARNT_HUMAN.H11MO.0.B		chr19	3509809	3509817	+	5.21	TTCCGTGAT
ARNT_HUMAN.H11MO.0.B		chr10	92413732	92413740	+	5.11	CAGCGTGGC
ARNT_HUMAN.H11MO.0.B		chr18	25853915	25853923	-	5.09	CACCGTGCT
ARNT_HUMAN.H11MO.0.B		chr1	9517153	9517161	+	5.09	CACCGTGCT
ARNT_HUMAN.H11MO.0.B		chr1	47906205	47906213	-	5.05	CTGTGTGCA
ARNT_HUMAN.H11MO.0.B		chr12	79454485	79454493	-	5.00	TTGTGTGAC
ARNT_HUMAN.H11MO.0.B		chr22	46797642	46797650	-	4.87	GTGTGTGTC
ARNT_HUMAN.H11MO.0.B		chr13	30395600	30395608	+	4.83	CCATGTGAC
ARNT_HUMAN.H11MO.0.B		chr16	66660901	66660909	-	4.73	CACCGTGCG
ARNT_HUMAN.H11MO.0.B		chr16	20850054	20850062	+	4.69	GTAGGTGCC
ARNT_HUMAN.H11MO.0.B		chr9	134399645	134399653	+	4.69	GTAGGTGCC
ARNT_HUMAN.H11MO.0.B		chr11	111134304	111134312	+	4.53	TCACGTGGC
ARNT_HUMAN.H11MO.0.B		chr13	21420912	21420920	-	4.41	GAATGTGAG
ARNT_HUMAN.H11MO.0.B		chr13	97946117	97946125	-	4.40	GAATGTGAA
ARNT_HUMAN.H11MO.0.B		chr6	146311248	146311256	+	4.37	GGAAGTGCT
ARNT_HUMAN.H11MO.0.B		chr1	51929082	51929090	-	4.31	TCATGTGCC
ARNT_HUMAN.H11MO.0.B		chr4	186068205	186068213	-	4.29	CAAAGTGCC
ARNT_HUMAN.H11MO.0.B		chr11	93775533	93775541	+	4.29	GGGTGTGAT
ARNT_HUMAN.H11MO.0.B		chr1	226093138	226093146	+	4.28	AATCGTGAC
ARNT_HUMAN.H11MO.0.B		chr13	21625571	21625579	-	4.24	TTGTGTGCT
ARNT_HUMAN.H11MO.0.B		chr16	73199390	73199398	+	4.22	GAAAGTGAC
ARNT_HUMAN.H11MO.0.B		chr1	79617966	79617974	-	4.17	CTAAGTGAT
ARNT_HUMAN.H11MO.0.B		chr5	122101866	122101874	+	4.09	CTAGGTGCC
ARNT_HUMAN.H11MO.0.B		chr5	122516333	122516341	-	4.01	GTGCATGAC
ARNT_HUMAN.H11MO.0.B		chr4	118744094	118744102	+	3.96	AGCCGTGAG
ARNT_HUMAN.H11MO.0.B		chr10	31147436	31147444	-	3.94	TGGTGTGAC
ARNT_HUMAN.H11MO.0.B		chr3	124986952	124986960	-	3.93	GGGTGTGAG
ARNT_HUMAN.H11MO.0.B		chr4	57020574	57020582	-	3.84	CTCTGTGCC
ARNT_HUMAN.H11MO.0.B		chr6	70399202	70399210	-	3.80	CAATGTGAA
ARNT_HUMAN.H11MO.0.B		chr11	126181458	126181466	+	3.79	CTAAGTGAA
ARNT_HUMAN.H11MO.0.B		chr13	33686556	33686564	-	3.72	AGATGTGAG
ARNT_HUMAN.H11MO.0.B		chr1	5916184	5916192	-	3.67	GAGTGTGCA
ARNT_HUMAN.H11MO.0.B		chr5	115366240	115366248	-	3.63	GGAGGTGCC
ARNT_HUMAN.H11MO.0.B		chr3	129413942	129413950	-	3.45	CAGTGTGCT
ARNT_HUMAN.H11MO.0.B		chr19	3509803	3509811	-	3.42	GAACATGAC
ARNT_HUMAN.H11MO.0.B		chr1	94863682	94863690	-	3.41	GGATGTGTG
ARNT_HUMAN.H11MO.0.B		chr2	174952719	174952727	-	3.41	GGATGTGTG
ARNT_HUMAN.H11MO.0.B		chr2	174952717	174952725	-	3.38	ATGTGTGAG
ARNT_HUMAN.H11MO.0.B		chr14	68468856	68468864	-	3.36	GGATGTGGC
ARNT_HUMAN.H11MO.0.B		chr17	78535672	78535680	-	3.36	GGATGTGGC
ARNT_HUMAN.H11MO.0.B		chr11	15081138	15081146	+	3.35	TGAAGTGAC
ARNT_HUMAN.H11MO.0.B		chr6	153044530	153044538	-	3.34	GGAAGTGAG
ARNT_HUMAN.H11MO.0.B		chr3	196779059	196779067	+	3.34	GGAAGTGAG
ARNT_HUMAN.H11MO.0.B		chr10	22642555	22642563	+	3.26	ATGTGTGTC
ARNT_HUMAN.H11MO.0.B		chr2	234289088	234289096	+	3.16	CTCTGTGAC
ARNT_HUMAN.H11MO.0.B		chr1	73352292	73352300	-	3.15	ATAAGTGAT
ARNT_HUMAN.H11MO.0.B		chr13	28401407	28401415	-	3.08	GTACTTGCT
ARNT_HUMAN.H11MO.0.B		chr15	92832531	92832539	-	3.03	AACCGTGAA
ARNT_HUMAN.H11MO.0.B		chrY	11293878	11293886	-	3.02	TGGCGTGGA
ARNT_HUMAN.H11MO.0.B		chr1	27608807	27608815	+	3.00	GAGTGTGAA
ARNT_HUMAN.H11MO.0.B		chr12	124898650	124898658	-	2.95	GGAGGTGAC
ARNT_HUMAN.H11MO.0.B		chr7	23430493	23430501	-	2.89	CAGAGTGCC
ARNT_HUMAN.H11MO.0.B		chr14	102285641	102285649	-	2.86	CAAAGTGCT
ARNT_HUMAN.H11MO.0.B		chr7	112104275	112104283	+	2.84	CTGTGTGTT
ARNT_HUMAN.H11MO.0.B		chr22	21998288	21998296	-	2.84	CTGTGTGTT
ARNT_HUMAN.H11MO.0.B		chr9	41031718	41031726	+	2.80	AAATGTGAG
ARNT_HUMAN.H11MO.0.B		chr3	185774090	185774098	+	2.80	AGGAGTGCC
ARNT_HUMAN.H11MO.0.B		chr1	162627921	162627929	-	2.78	GAAAGTGAT
ARNT_HUMAN.H11MO.0.B		chr3	156039326	156039334	-	2.76	AGAAGTGCT
ARNT_HUMAN.H11MO.0.B		chr5	122516337	122516345	-	2.67	ACATGTGCA
ARNT_HUMAN.H11MO.0.B		chr12	27786047	27786055	-	2.65	GAACCTGCC
ARNT_HUMAN.H11MO.0.B		chr3	94433938	94433946	+	2.64	CTGCATGCT
ARNT_HUMAN.H11MO.0.B		chr1	51929083	51929091	+	2.64	GCACATGAC
ARNT_HUMAN.H11MO.0.B		chr11	34205013	34205021	+	2.55	GTGCCTGAC
ARNT_HUMAN.H11MO.0.B		chr16	20850066	20850074	-	2.50	TGGTGTGAT
ARNT_HUMAN.H11MO.0.B		chr3	192888311	192888319	+	2.48	CAAAGTGCA
ARNT_HUMAN.H11MO.0.B		chr22	46797644	46797652	-	2.47	CTGTGTGTG
ARNT_HUMAN.H11MO.0.B		chr13	28476322	28476330	+	2.44	GAATGTGGC
ARNT_HUMAN.H11MO.0.B		chr12	94619151	94619159	-	2.41	CAGTGTGAG
ARNT_HUMAN.H11MO.0.B		chr11	122045418	122045426	-	2.28	CTGAGTGTC
ARNT_HUMAN.H11MO.0.B		chr6	79949326	79949334	+	2.23	GGGGGTGCC
ARNT_HUMAN.H11MO.0.B		chr6	132963163	132963171	+	2.23	GGGGGTGCC
ARNT_HUMAN.H11MO.0.B		chr15	36769256	36769264	+	2.19	TCATGTGAT
ARNT_HUMAN.H11MO.0.B		chr7	47946850	47946858	+	2.19	GTGCATGAA
ARNT_HUMAN.H11MO.0.B		chrX	103343291	103343299	-	2.06	GTTTGTGCA
ARNT_HUMAN.H11MO.0.B		chr3	107236116	107236124	+	2.06	ACTCGTGAT
ARNT_HUMAN.H11MO.0.B		chr3	98868398	98868406	+	2.05	GAGAGTGCT
ARNT_HUMAN.H11MO.0.B		chr16	48276315	48276323	-	2.04	CCACATGAC
ARNT_HUMAN.H11MO.0.B		chr18	133498	133506	-	1.98	ATACATGAA
ARNT_HUMAN.H11MO.0.B		chr2	227570780	227570788	-	1.98	CTAGGTGAT
ARNT_HUMAN.H11MO.0.B		chr11	859818	859826	-	1.95	GGGTGTGGC
ARNT_HUMAN.H11MO.0.B		chr11	132158889	132158897	-	1.94	TGGAGTGAC
ARNT_HUMAN.H11MO.0.B		chr4	121307954	121307962	+	1.94	CAACTTGCC
ARNT_HUMAN.H11MO.0.B		chr14	99687962	99687970	+	1.92	GCAGGTGCC
ARNT_HUMAN.H11MO.0.B		chr20	48933495	48933503	+	1.86	GCACCTGCC
ARNT_HUMAN.H11MO.0.B		chr12	95918682	95918690	+	1.84	CTTTGTGCT
ARNT_HUMAN.H11MO.0.B		chr1	94863680	94863688	-	1.82	ATGTGTGTT
ARNT_HUMAN.H11MO.0.B		chr3	65736440	65736448	+	1.82	TCATGTGAA
ARNT_HUMAN.H11MO.0.B		chr3	111963569	111963577	-	1.81	TTACATGAG
ARNT_HUMAN.H11MO.0.B		chr1	101260823	101260831	+	1.80	CAAAGTGAA
ARNT_HUMAN.H11MO.0.B		chr9	100589822	100589830	+	1.80	TTACATGAA
ARNT_HUMAN.H11MO.0.B		chr15	39897137	39897145	-	1.79	TGACATGCT
ARNT_HUMAN.H11MO.0.B		chr6	138537227	138537235	-	1.78	GGAAGTGTT
ARNT_HUMAN.H11MO.0.B		chr11	79015030	79015038	+	1.78	GGAAGTGTT
ARNT_HUMAN.H11MO.0.B		chr12	55681575	55681583	+	1.76	GGACCTGCG
ARNT_HUMAN.H11MO.0.B		chr7	88884343	88884351	+	1.67	GTACATGTA
ARNT_HUMAN.H11MO.0.B		chr11	69918998	69919006	-	1.67	CGGCGGGCC
ARNT_HUMAN.H11MO.0.B		chr10	54930755	54930763	-	1.62	GAACATGAG
ARNT_HUMAN.H11MO.0.B		chr6	19988762	19988770	-	1.59	CGAGGTGCT
ARNT_HUMAN.H11MO.0.B		chr19	47210810	47210818	+	1.59	CTGCATGAA
ARNT_HUMAN.H11MO.0.B		chr7	102288446	102288454	-	1.57	CGGCCTGCC
ARNT_HUMAN.H11MO.0.B		chr1	226093146	226093154	-	1.55	TGAAGTGAG
ARNT_HUMAN.H11MO.0.B		chr3	156497571	156497579	-	1.54	GGATGTGGA
ARNT_HUMAN.H11MO.0.B		chr6	44079305	44079313	-	1.53	TGAAGTGAA
ARNT_HUMAN.H11MO.0.B		chr4	138035093	138035101	-	1.52	GGAGGTGAT
ARNT_HUMAN.H11MO.0.B		chr8	125990441	125990449	+	1.47	ATACTTGCT
ARNT_HUMAN.H11MO.0.B		chr17	78381901	78381909	+	1.45	ATGTGTGTA
ARNT_HUMAN.H11MO.0.B		chrX	16123381	16123389	+	1.43	TGAAGTGTC
ARNT_HUMAN.H11MO.0.B		chr17	11880908	11880916	-	1.43	TGAAGTGTC
ARNT_HUMAN.H11MO.0.B		chr5	127942402	127942410	+	1.42	CAGCATGAC
ARNT_HUMAN.H11MO.0.B		chr14	70982418	70982426	+	1.41	CGGTGTGTG
ARNT_HUMAN.H11MO.0.B		chr4	25173840	25173848	+	1.39	ATCTGTGCT
ARNT_HUMAN.H11MO.0.B		chr1	209703324	209703332	-	1.38	GGCAGTGCC
ARNT_HUMAN.H11MO.0.B		chr10	70656746	70656754	-	1.38	GGCAGTGCC
ARNT_HUMAN.H11MO.0.B		chr8	108080619	108080627	+	1.36	AGGAGTGCT
ARNT_HUMAN.H11MO.0.B		chr2	215535964	215535972	+	1.36	GGAAGTGGC
ARNT_HUMAN.H11MO.0.B		chr16	78437531	78437539	-	1.34	CGCTGTGCT
ARNT_HUMAN.H11MO.0.B		chr9	4866734	4866742	+	1.32	CTACGTTTC
ARNT_HUMAN.H11MO.0.B		chr5	155147421	155147429	+	1.28	CTTAGTGCC
ARNT_HUMAN.H11MO.0.B		chr8	92042802	92042810	-	1.28	TTGTGTGTG
ARNT_HUMAN.H11MO.0.B		chr2	26994012	26994020	+	1.28	TTGTGTGTG
ARNT_HUMAN.H11MO.0.B		chr5	105041719	105041727	+	1.27	GAAGGTGCT
ARNT_HUMAN.H11MO.0.B		chr10	112859459	112859467	-	1.26	GGCTGTGAT
ARNT_HUMAN.H11MO.0.B		chr14	89767942	89767950	-	1.26	CCACCTGCC
ARNT_HUMAN.H11MO.0.B		chr1	22488509	22488517	-	1.26	GAGCATGCT
ARNT_HUMAN.H11MO.0.B		chr17	2598361	2598369	-	1.23	GCGCATGAC
