## Supplementary material for "The cistrome response to hypoxia in human umbilical vein endothelial cells": Singh--Bass_Supplemental_FILE_S6: 1h_loss_sites.tsv

motif_ID	motif_ALT_ID	seq_ID	site_Start	site_End	site_Strand	site_Score	site_Sequence
EPAS1_HUMAN.H11MO.0.B		chr4	180664984	180664992	-	13.80	GTACGTGAC
EPAS1_HUMAN.H11MO.0.B		chr3	194126358	194126366	+	11.00	ACACGTGCC
EPAS1_HUMAN.H11MO.0.B		chr10	21473245	21473253	-	9.72	GTAGGTGCC
EPAS1_HUMAN.H11MO.0.B		chr3	194126357	194126365	-	9.66	GCACGTGTC
EPAS1_HUMAN.H11MO.0.B		chr16	19180091	19180099	+	8.90	CCACGTGGC
EPAS1_HUMAN.H11MO.0.B		chr19	57191452	57191460	-	8.47	CGGCGTGAG
EPAS1_HUMAN.H11MO.0.B		chr11	47354360	47354368	+	8.04	TGACGTGTC
EPAS1_HUMAN.H11MO.0.B		chr14	66084957	66084965	+	7.90	GAACGTGGA
EPAS1_HUMAN.H11MO.0.B		chr2	61235101	61235109	-	7.82	GTATGTGCG
EPAS1_HUMAN.H11MO.0.B		chr1	181084458	181084466	+	7.44	GGAGGTGCT
EPAS1_HUMAN.H11MO.0.B		chr12	10042379	10042387	-	7.21	GGAAGTGAC
EPAS1_HUMAN.H11MO.0.B		chr5	16934258	16934266	-	7.16	GTCCGTGGC
EPAS1_HUMAN.H11MO.0.B		chr16	19180090	19180098	-	7.03	CCACGTGGG
EPAS1_HUMAN.H11MO.0.B		chr3	115937233	115937241	-	7.02	CTAGGTGCT
EPAS1_HUMAN.H11MO.0.B		chr10	20640491	20640499	-	7.01	GGAGGTGCA
EPAS1_HUMAN.H11MO.0.B		chr11	88924836	88924844	-	7.00	ATAGGTGAC
EPAS1_HUMAN.H11MO.0.B		chr3	108255168	108255176	+	6.80	GTAGGTGAG
EPAS1_HUMAN.H11MO.0.B		chr10	2941365	2941373	-	6.80	GTAGGTGAG
EPAS1_HUMAN.H11MO.0.B		chr1	154982951	154982959	-	6.64	CACCGTGAC
EPAS1_HUMAN.H11MO.0.B		chr19	48469059	48469067	+	6.61	CCGCGTGGC
EPAS1_HUMAN.H11MO.0.B		chr6	44159627	44159635	+	6.58	AGAAGTGCC
EPAS1_HUMAN.H11MO.0.B		chr3	132432773	132432781	+	6.47	GCATGTGAC
EPAS1_HUMAN.H11MO.0.B		chr14	78902201	78902209	-	6.40	GGATGTGAG
EPAS1_HUMAN.H11MO.0.B		chr19	58235622	58235630	+	6.32	GTATGTGAA
EPAS1_HUMAN.H11MO.0.B		chr11	86188615	86188623	-	6.32	GTATGTGAA
EPAS1_HUMAN.H11MO.0.B		chr9	73064797	73064805	+	6.29	TTAGGTGCC
EPAS1_HUMAN.H11MO.0.B		chr11	4711022	4711030	-	6.23	CAAGGTGAC
EPAS1_HUMAN.H11MO.0.B		chr19	39078895	39078903	-	6.20	AAACGTGTA
EPAS1_HUMAN.H11MO.0.B		chr4	150976300	150976308	-	6.17	TGACGTGTG
EPAS1_HUMAN.H11MO.0.B		chr3	138883239	138883247	+	6.08	GCACCTGCC
EPAS1_HUMAN.H11MO.0.B		chr10	21863825	21863833	-	6.00	CTAGGTGAG
EPAS1_HUMAN.H11MO.0.B		chr10	65228807	65228815	-	5.98	CTATGTGAG
EPAS1_HUMAN.H11MO.0.B		chr7	134606505	134606513	-	5.95	CTAGGTGGC
EPAS1_HUMAN.H11MO.0.B		chr11	77280338	77280346	-	5.94	GGATGTGAA
EPAS1_HUMAN.H11MO.0.B		chr10	30981959	30981967	-	5.94	GGACATGCT
EPAS1_HUMAN.H11MO.0.B		chr3	138883238	138883246	-	5.67	GCAGGTGCG
EPAS1_HUMAN.H11MO.0.B		chr4	17654299	17654307	-	5.56	CTGTGTGAC
EPAS1_HUMAN.H11MO.0.B		chr11	87295814	87295822	-	5.50	CTAAGTGCA
EPAS1_HUMAN.H11MO.0.B		chr14	56781739	56781747	+	5.36	GTTCGTGCA
EPAS1_HUMAN.H11MO.0.B		chr4	165131409	165131417	+	5.34	AGAGGTGCA
EPAS1_HUMAN.H11MO.0.B		chr14	56372663	56372671	+	5.32	AGATGTGCA
EPAS1_HUMAN.H11MO.0.B		chr1	15954078	15954086	+	5.31	GGAAGTGAT
EPAS1_HUMAN.H11MO.0.B		chrX	130539549	130539557	-	5.31	GGAAGTGAT
EPAS1_HUMAN.H11MO.0.B		chr6	52883009	52883017	+	5.29	GTGAGTGAC
EPAS1_HUMAN.H11MO.0.B		chr14	22656433	22656441	+	5.28	GGAAGTGGC
EPAS1_HUMAN.H11MO.0.B		chrX	85315586	85315594	-	5.25	GTAAGTGAA
EPAS1_HUMAN.H11MO.0.B		chr5	147555172	147555180	+	5.25	GTACATGGC
EPAS1_HUMAN.H11MO.0.B		chr1	159829452	159829460	-	5.24	GGAAGTGTC
EPAS1_HUMAN.H11MO.0.B		chr8	79770307	79770315	+	5.22	AGGCGTGGA
EPAS1_HUMAN.H11MO.0.B		chr22	40459762	40459770	+	5.21	GGACGGGAC
EPAS1_HUMAN.H11MO.0.B		chr10	72009514	72009522	-	5.16	CTGCCTGCC
EPAS1_HUMAN.H11MO.0.B		chr11	105126674	105126682	-	5.13	GAAGGTGAT
EPAS1_HUMAN.H11MO.0.B		chr11	106645343	106645351	-	5.08	ATATGTGAT
EPAS1_HUMAN.H11MO.0.B		chr10	75230159	75230167	+	5.00	GCACATGAC
EPAS1_HUMAN.H11MO.0.B		chr4	183985867	183985875	-	4.98	CAGGGTGCC
#
ARNT_HUMAN.H11MO.0.B		chr4	180664984	180664992	-	13.56	GTACGTGAC
ARNT_HUMAN.H11MO.0.B		chr3	194126358	194126366	+	10.45	ACACGTGCC
ARNT_HUMAN.H11MO.0.B		chr19	57191452	57191460	-	9.90	CGGCGTGAG
ARNT_HUMAN.H11MO.0.B		chr3	194126357	194126365	-	9.47	GCACGTGTC
ARNT_HUMAN.H11MO.0.B		chr11	47354360	47354368	+	8.78	TGACGTGTC
ARNT_HUMAN.H11MO.0.B		chr2	61235101	61235109	-	7.76	GTATGTGCG
ARNT_HUMAN.H11MO.0.B		chr16	19180091	19180099	+	7.62	CCACGTGGC
ARNT_HUMAN.H11MO.0.B		chr14	56781739	56781747	+	7.43	GTTCGTGCA
ARNT_HUMAN.H11MO.0.B		chr1	154982951	154982959	-	7.14	CACCGTGAC
ARNT_HUMAN.H11MO.0.B		chr5	40224203	40224211	-	7.08	CCTCGTGCC
ARNT_HUMAN.H11MO.0.B		chr4	150976300	150976308	-	6.98	TGACGTGTG
ARNT_HUMAN.H11MO.0.B		chr4	17654299	17654307	-	6.88	CTGTGTGAC
ARNT_HUMAN.H11MO.0.B		chr19	48469059	48469067	+	6.82	CCGCGTGGC
ARNT_HUMAN.H11MO.0.B		chr5	16934258	16934266	-	6.55	GTCCGTGGC
ARNT_HUMAN.H11MO.0.B		chr3	38891026	38891034	-	6.36	CTGTGTGCG
ARNT_HUMAN.H11MO.0.B		chr3	132432773	132432781	+	6.11	GCATGTGAC
ARNT_HUMAN.H11MO.0.B		chr14	78902201	78902209	-	6.02	GGATGTGAG
ARNT_HUMAN.H11MO.0.B		chr14	66084957	66084965	+	5.98	GAACGTGGA
ARNT_HUMAN.H11MO.0.B		chr10	21473245	21473253	-	5.98	GTAGGTGCC
ARNT_HUMAN.H11MO.0.B		chr8	140979943	140979951	+	5.96	TAGCGTGAA
ARNT_HUMAN.H11MO.0.B		chr10	65228807	65228815	-	5.88	CTATGTGAG
ARNT_HUMAN.H11MO.0.B		chr19	58235622	58235630	+	5.86	GTATGTGAA
ARNT_HUMAN.H11MO.0.B		chr11	86188615	86188623	-	5.86	GTATGTGAA
ARNT_HUMAN.H11MO.0.B		chr12	10042379	10042387	-	5.83	GGAAGTGAC
ARNT_HUMAN.H11MO.0.B		chr16	19180090	19180098	-	5.82	CCACGTGGG
ARNT_HUMAN.H11MO.0.B		chr3	136426581	136426589	-	5.68	GTGTGTGAG
ARNT_HUMAN.H11MO.0.B		chr6	52883009	52883017	+	5.49	GTGAGTGAC
ARNT_HUMAN.H11MO.0.B		chr11	100716407	100716415	+	5.41	TTCCGTGTC
ARNT_HUMAN.H11MO.0.B		chr11	77280338	77280346	-	5.40	GGATGTGAA
ARNT_HUMAN.H11MO.0.B		chr3	38891022	38891030	-	5.40	GTGCGTCAC
ARNT_HUMAN.H11MO.0.B		chr20	37543909	37543917	-	5.03	GGGAGTGAC
ARNT_HUMAN.H11MO.0.B		chr19	39078895	39078903	-	5.02	AAACGTGTA
ARNT_HUMAN.H11MO.0.B		chr11	122229639	122229647	-	4.90	CAGTGTGAC
ARNT_HUMAN.H11MO.0.B		chr6	44159627	44159635	+	4.89	AGAAGTGCC
ARNT_HUMAN.H11MO.0.B		chr11	12938486	12938494	-	4.89	CTGAGTGAC
ARNT_HUMAN.H11MO.0.B		chr22	40459762	40459770	+	4.88	GGACGGGAC
ARNT_HUMAN.H11MO.0.B		chr6	161218392	161218400	-	4.75	AGTCGTGCA
ARNT_HUMAN.H11MO.0.B		chr4	122931091	122931099	+	4.74	TTATGTGCA
ARNT_HUMAN.H11MO.0.B		chr6	153147103	153147111	+	4.73	GAGTGTGCT
ARNT_HUMAN.H11MO.0.B		chrX	10030792	10030800	+	4.69	GTGCATGAC
ARNT_HUMAN.H11MO.0.B		chr11	27486217	27486225	+	4.56	GTATGTGTG
ARNT_HUMAN.H11MO.0.B		chr11	87295814	87295822	-	4.55	CTAAGTGCA
ARNT_HUMAN.H11MO.0.B		chr10	72009514	72009522	-	4.52	CTGCCTGCC
ARNT_HUMAN.H11MO.0.B		chr8	79770307	79770315	+	4.49	AGGCGTGGA
ARNT_HUMAN.H11MO.0.B		chr14	56372663	56372671	+	4.46	AGATGTGCA
ARNT_HUMAN.H11MO.0.B		chr21	34203487	34203495	+	4.37	CCATGTGCA
ARNT_HUMAN.H11MO.0.B		chr10	30981959	30981967	-	4.27	GGACATGCT
ARNT_HUMAN.H11MO.0.B		chr11	111814732	111814740	-	4.14	CAGTGTGCT
ARNT_HUMAN.H11MO.0.B		chr19	27403710	27403718	-	4.13	ATGTGTGCA
ARNT_HUMAN.H11MO.0.B		chr11	106645343	106645351	-	4.02	ATATGTGAT
ARNT_HUMAN.H11MO.0.B		chr14	58479365	58479373	+	3.97	AGTCGTGTC
ARNT_HUMAN.H11MO.0.B		chr1	159829452	159829460	-	3.91	GGAAGTGTC
ARNT_HUMAN.H11MO.0.B		chr12	21454903	21454911	-	3.89	TTAAGTGAC
ARNT_HUMAN.H11MO.0.B		chrX	85315586	85315594	-	3.87	GTAAGTGAA
ARNT_HUMAN.H11MO.0.B		chr1	15954078	15954086	+	3.78	GGAAGTGAT
ARNT_HUMAN.H11MO.0.B		chrX	130539549	130539557	-	3.78	GGAAGTGAT
ARNT_HUMAN.H11MO.0.B		chr19	351309	351317	-	3.76	GTGTGTGTG
ARNT_HUMAN.H11MO.0.B		chr3	136426583	136426591	-	3.76	GTGTGTGTG
ARNT_HUMAN.H11MO.0.B		chr3	136426585	136426593	-	3.76	GTGTGTGTG
ARNT_HUMAN.H11MO.0.B		chr11	27486209	27486217	+	3.76	GTGTGTGTG
ARNT_HUMAN.H11MO.0.B		chr3	138883239	138883247	+	3.74	GCACCTGCC
ARNT_HUMAN.H11MO.0.B		chr6	5904709	5904717	-	3.69	GTGAGTGAG
ARNT_HUMAN.H11MO.0.B		chr2	237157909	237157917	-	3.69	GTGAGTGAG
ARNT_HUMAN.H11MO.0.B		chr2	237157913	237157921	-	3.69	GTGAGTGAG
ARNT_HUMAN.H11MO.0.B		chr17	44066898	44066906	-	3.67	AGGTGTGCA
ARNT_HUMAN.H11MO.0.B		chr9	73064797	73064805	+	3.58	TTAGGTGCC
ARNT_HUMAN.H11MO.0.B		chr3	144771354	144771362	-	3.58	TTGCATGCC
ARNT_HUMAN.H11MO.0.B		chr11	114671481	114671489	-	3.50	TGATGTGTC
ARNT_HUMAN.H11MO.0.B		chr1	181084458	181084466	+	3.47	GGAGGTGCT
ARNT_HUMAN.H11MO.0.B		chr16	46390287	46390295	-	3.47	CCATGTGAT
ARNT_HUMAN.H11MO.0.B		chr17	28087181	28087189	+	3.46	TTATGTGAA
ARNT_HUMAN.H11MO.0.B		chr10	120015717	120015725	-	3.46	TTATGTGAA
ARNT_HUMAN.H11MO.0.B		chrX	46833901	46833909	-	3.46	TTATGTGAA
ARNT_HUMAN.H11MO.0.B		chr12	68290651	68290659	+	3.45	GTGAGTGAT
ARNT_HUMAN.H11MO.0.B		chr11	125682478	125682486	+	3.39	CAGCATGCC
ARNT_HUMAN.H11MO.0.B		chr3	115937233	115937241	-	3.33	CTAGGTGCT
ARNT_HUMAN.H11MO.0.B		chr10	75230159	75230167	+	3.32	GCACATGAC
ARNT_HUMAN.H11MO.0.B		chr17	17919350	17919358	+	3.24	TCCCGTGTC
ARNT_HUMAN.H11MO.0.B		chr16	4746284	4746292	-	3.23	GCTCGTGGC
#
HIF1A_HUMAN.H11MO.0.C		chr4	180664985	180664992	-	11.21	GTACGTGA
HIF1A_HUMAN.H11MO.0.C		chr14	66084957	66084964	+	9.84	GAACGTGG
HIF1A_HUMAN.H11MO.0.C		chr13	28796812	28796819	-	9.14	GAAAGTGC
HIF1A_HUMAN.H11MO.0.C		chr12	10042380	10042387	-	9.11	GGAAGTGA
HIF1A_HUMAN.H11MO.0.C		chr1	15954078	15954085	+	9.11	GGAAGTGA
HIF1A_HUMAN.H11MO.0.C		chrX	130539550	130539557	-	9.11	GGAAGTGA
HIF1A_HUMAN.H11MO.0.C		chr19	57191453	57191460	-	9.03	CGGCGTGA
HIF1A_HUMAN.H11MO.0.C		chr3	194126358	194126365	+	8.90	ACACGTGC
HIF1A_HUMAN.H11MO.0.C		chr6	44159627	44159634	+	8.66	AGAAGTGC
HIF1A_HUMAN.H11MO.0.C		chr10	24676834	24676841	-	8.66	AGAAGTGC
HIF1A_HUMAN.H11MO.0.C		chr2	61235102	61235109	-	8.18	GTATGTGC
HIF1A_HUMAN.H11MO.0.C		chr10	30981960	30981967	-	8.16	GGACATGC
HIF1A_HUMAN.H11MO.0.C		chr2	184605766	184605773	-	8.09	GGAAGTGG
HIF1A_HUMAN.H11MO.0.C		chr14	22656433	22656440	+	8.09	GGAAGTGG
HIF1A_HUMAN.H11MO.0.C		chrX	85315587	85315594	-	7.91	GTAAGTGA
HIF1A_HUMAN.H11MO.0.C		chr10	55101823	55101830	+	7.81	CTAAGTGC
HIF1A_HUMAN.H11MO.0.C		chr11	87295815	87295822	-	7.81	CTAAGTGC
HIF1A_HUMAN.H11MO.0.C		chr11	47354360	47354367	+	7.80	TGACGTGT
HIF1A_HUMAN.H11MO.0.C		chr4	150976301	150976308	-	7.80	TGACGTGT
HIF1A_HUMAN.H11MO.0.C		chr14	78902202	78902209	-	7.80	GGATGTGA
HIF1A_HUMAN.H11MO.0.C		chr11	77280339	77280346	-	7.80	GGATGTGA
HIF1A_HUMAN.H11MO.0.C		chr1	159829453	159829460	-	7.68	GGAAGTGT
HIF1A_HUMAN.H11MO.0.C		chr15	98736108	98736115	+	7.68	GGAAGTGT
HIF1A_HUMAN.H11MO.0.C		chr10	20640492	20640499	-	7.67	GGAGGTGC
HIF1A_HUMAN.H11MO.0.C		chr1	181084458	181084465	+	7.67	GGAGGTGC
HIF1A_HUMAN.H11MO.0.C		chr8	79770307	79770314	+	7.67	AGGCGTGG
HIF1A_HUMAN.H11MO.0.C		chr8	19078472	19078479	-	7.56	GAAAGTGA
HIF1A_HUMAN.H11MO.0.C		chr3	172616154	172616161	-	7.56	GAAAGTGA
HIF1A_HUMAN.H11MO.0.C		chr8	42246407	42246414	-	7.56	GAAAGTGA
HIF1A_HUMAN.H11MO.0.C		chr11	88924846	88924853	+	7.56	GAAAGTGA
HIF1A_HUMAN.H11MO.0.C		chr6	5904704	5904711	-	7.45	GAGAGTGC
HIF1A_HUMAN.H11MO.0.C		chr20	37543910	37543917	-	7.42	GGGAGTGA
HIF1A_HUMAN.H11MO.0.C		chr19	39078896	39078903	-	7.39	AAACGTGT
HIF1A_HUMAN.H11MO.0.C		chr14	56372663	56372670	+	7.35	AGATGTGC
HIF1A_HUMAN.H11MO.0.C		chr20	59906893	59906900	+	7.11	AAAAGTGC
HIF1A_HUMAN.H11MO.0.C		chr7	90933633	90933640	-	7.11	AAAAGTGC
HIF1A_HUMAN.H11MO.0.C		chr17	34276098	34276105	-	7.11	AAAAGTGC
HIF1A_HUMAN.H11MO.0.C		chr16	19180091	19180098	+	6.64	CCACGTGG
HIF1A_HUMAN.H11MO.0.C		chr19	58235622	58235629	+	6.60	GTATGTGA
HIF1A_HUMAN.H11MO.0.C		chr11	86188616	86188623	-	6.60	GTATGTGA
HIF1A_HUMAN.H11MO.0.C		chr2	65231243	65231250	+	6.58	GGACATGA
HIF1A_HUMAN.H11MO.0.C		chr12	51740747	51740754	+	6.54	GAAAGTGG
HIF1A_HUMAN.H11MO.0.C		chr11	17325271	17325278	+	6.54	GAAAGTGG
HIF1A_HUMAN.H11MO.0.C		chr3	136426590	136426597	-	6.48	GTAAGTGT
HIF1A_HUMAN.H11MO.0.C		chr1	194599438	194599445	+	6.48	GTAAGTGT
HIF1A_HUMAN.H11MO.0.C		chr3	144771353	144771360	+	6.48	GGGCATGC
HIF1A_HUMAN.H11MO.0.C		chr10	21473246	21473253	-	6.47	GTAGGTGC
HIF1A_HUMAN.H11MO.0.C		chr3	125950079	125950086	-	6.25	GAATGTGA
HIF1A_HUMAN.H11MO.0.C		chr6	5904710	5904717	-	6.22	GTGAGTGA
HIF1A_HUMAN.H11MO.0.C		chr16	75322923	75322930	+	6.22	GTGAGTGA
HIF1A_HUMAN.H11MO.0.C		chr12	68290651	68290658	+	6.22	GTGAGTGA
HIF1A_HUMAN.H11MO.0.C		chr6	52883009	52883016	+	6.22	GTGAGTGA
HIF1A_HUMAN.H11MO.0.C		chr2	237157910	237157917	-	6.22	GTGAGTGA
HIF1A_HUMAN.H11MO.0.C		chr2	237157914	237157921	-	6.22	GTGAGTGA
HIF1A_HUMAN.H11MO.0.C		chr6	153147103	153147110	+	6.14	GAGTGTGC
HIF1A_HUMAN.H11MO.0.C		chr3	180932339	180932346	+	6.13	GAAAGTGT
HIF1A_HUMAN.H11MO.0.C		chr14	44927611	44927618	-	6.13	GAAAGTGT
HIF1A_HUMAN.H11MO.0.C		chr9	128256430	128256437	-	6.06	AGAAGTGG
HIF1A_HUMAN.H11MO.0.C		chr8	140979943	140979950	+	5.99	TAGCGTGA
HIF1A_HUMAN.H11MO.0.C		chr9	73064792	73064799	-	5.97	TAAAGTGC
HIF1A_HUMAN.H11MO.0.C		chr20	17982876	17982883	-	5.94	TGAAGTGA
HIF1A_HUMAN.H11MO.0.C		chr2	53879416	53879423	+	5.88	ATAAGTGA
HIF1A_HUMAN.H11MO.0.C		chr3	33760552	33760559	-	5.77	AGATGTGA
HIF1A_HUMAN.H11MO.0.C		chr10	75230153	75230160	+	5.77	CAGAGTGC
HIF1A_HUMAN.H11MO.0.C		chr14	56781739	56781746	+	5.70	GTTCGTGC
HIF1A_HUMAN.H11MO.0.C		chr17	44066899	44066906	-	5.66	AGGTGTGC
HIF1A_HUMAN.H11MO.0.C		chr10	52304501	52304508	-	5.65	AGAAGTGT
HIF1A_HUMAN.H11MO.0.C		chr12	70728382	70728389	-	5.65	AGAAGTGT
HIF1A_HUMAN.H11MO.0.C		chr4	165131409	165131416	+	5.64	AGAGGTGC
