## Supplementary material for "The cistrome response to hypoxia in human umbilical vein endothelial cells": Singh--Bass_Supplemental_FILE_S6: 3h_gain_sites.tsv

motif_ID	motif_ALT_ID	seq_ID	site_Start	site_End	site_Strand	site_Score	site_Sequence
EPAS1_HUMAN.H11MO.0.B		chr7	116953295	116953303	+	8.34	CCACGTGAT
EPAS1_HUMAN.H11MO.0.B		chr11	73818581	73818589	-	7.69	GTATGTGCT
EPAS1_HUMAN.H11MO.0.B		chr7	112124611	112124619	+	7.56	TGACGTGAA
EPAS1_HUMAN.H11MO.0.B		chr12	28313662	28313670	+	7.46	GAATGTGCC
EPAS1_HUMAN.H11MO.0.B		chr16	23060897	23060905	+	7.35	CCACGTGGC
EPAS1_HUMAN.H11MO.0.B		chr14	94637230	94637238	+	6.89	GAATGTGAC
EPAS1_HUMAN.H11MO.0.B		chr7	138545664	138545672	-	6.61	GGAAGTGAC
EPAS1_HUMAN.H11MO.0.B		chr11	119811039	119811047	-	6.61	GGAAGTGAC
EPAS1_HUMAN.H11MO.0.B		chr1	45617848	45617856	-	6.61	GGAAGTGAC
EPAS1_HUMAN.H11MO.0.B		chr12	28313656	28313664	+	6.55	AGGCGTGAA
EPAS1_HUMAN.H11MO.0.B		chr12	103966180	103966188	+	6.48	GCGCGTGCG
EPAS1_HUMAN.H11MO.0.B		chr8	92818499	92818507	+	6.43	GAAGGTGAC
EPAS1_HUMAN.H11MO.0.B		chr10	110167909	110167917	-	6.43	CTAGGTGCT
EPAS1_HUMAN.H11MO.0.B		chr9	108951787	108951795	-	6.41	TAGCGTGCC
EPAS1_HUMAN.H11MO.0.B		chr11	125128628	125128636	-	5.83	GGATGTGAA
EPAS1_HUMAN.H11MO.0.B		chr15	55357941	55357949	+	5.83	GGATGTGAA
EPAS1_HUMAN.H11MO.0.B		chr7	99030088	99030096	+	5.83	GGATGTGAA
EPAS1_HUMAN.H11MO.0.B		chr1	183608477	183608485	-	5.83	GGATGTGAA
EPAS1_HUMAN.H11MO.0.B		chr10	125137763	125137771	-	5.81	GGAGGTGAT
EPAS1_HUMAN.H11MO.0.B		chr9	33645923	33645931	-	5.68	GTAGGTGGC
EPAS1_HUMAN.H11MO.0.B		chr10	86100669	86100677	+	5.68	GTAGGTGGC
EPAS1_HUMAN.H11MO.0.B		chr11	120861683	120861691	-	5.64	CCATGTGCC
EPAS1_HUMAN.H11MO.0.B		chr4	186068205	186068213	-	5.59	CAAAGTGCC
EPAS1_HUMAN.H11MO.0.B		chr16	23060896	23060904	-	5.48	CCACGTGGG
EPAS1_HUMAN.H11MO.0.B		chr3	143135244	143135252	-	5.42	AGAAGTGAC
EPAS1_HUMAN.H11MO.0.B		chr12	76780521	76780529	-	5.42	AGAAGTGAC
EPAS1_HUMAN.H11MO.0.B		chr2	71545884	71545892	-	5.35	GCCCGTGAC
EPAS1_HUMAN.H11MO.0.B		chr3	37183532	37183540	-	5.26	GTGAGTGCC
EPAS1_HUMAN.H11MO.0.B		chr1	30715401	30715409	-	5.26	GGAGGTGTC
EPAS1_HUMAN.H11MO.0.B		chr7	116953294	116953302	-	5.20	TCACGTGGC
EPAS1_HUMAN.H11MO.0.B		chr10	10502511	10502519	+	5.20	GGAAGTGAT
EPAS1_HUMAN.H11MO.0.B		chr7	112124606	112124614	+	5.08	CCATGTGAC
EPAS1_HUMAN.H11MO.0.B		chr12	76821070	76821078	-	5.08	CCATGTGAC
EPAS1_HUMAN.H11MO.0.B		chr21	45130379	45130387	+	5.03	GCATGTGCT
EPAS1_HUMAN.H11MO.0.B		chr2	230687811	230687819	-	4.95	ATCCGTGAG
EPAS1_HUMAN.H11MO.0.B		chr3	5226948	5226956	-	4.74	GGAAGTGAG
EPAS1_HUMAN.H11MO.0.B		chr7	73774090	73774098	-	4.74	GGAAGTGAG
EPAS1_HUMAN.H11MO.0.B		chr12	95674896	95674904	+	4.74	TTATGTGCT
EPAS1_HUMAN.H11MO.0.B		chr9	4678822	4678830	-	4.61	CAACATGAC
EPAS1_HUMAN.H11MO.0.B		chr3	111978914	111978922	+	4.57	GCATGTGCG
EPAS1_HUMAN.H11MO.0.B		chr8	56173824	56173832	-	4.48	GTGTGTGCA
EPAS1_HUMAN.H11MO.0.B		chr14	32022154	32022162	+	4.47	GCATGTGAT
EPAS1_HUMAN.H11MO.0.B		chr1	21817809	21817817	-	4.33	GGACATGAG
EPAS1_HUMAN.H11MO.0.B		chr20	37699364	37699372	-	4.29	AAATGTGAT
EPAS1_HUMAN.H11MO.0.B		chr2	74671705	74671713	-	4.23	TGAAGTGCC
EPAS1_HUMAN.H11MO.0.B		chr1	20785446	20785454	-	4.22	CAATGTGAG
EPAS1_HUMAN.H11MO.0.B		chr12	77133746	77133754	-	4.19	GTCCGTGGT
EPAS1_HUMAN.H11MO.0.B		chr5	143985863	143985871	+	4.05	CTGCATGCC
EPAS1_HUMAN.H11MO.0.B		chr2	43250244	43250252	-	4.00	TAGCGTGAA
EPAS1_HUMAN.H11MO.0.B		chr22	38178176	38178184	-	3.98	TACCGTGCC
EPAS1_HUMAN.H11MO.0.B		chr10	84296608	84296616	+	3.97	CTTCGTGCA
EPAS1_HUMAN.H11MO.0.B		chr10	69278237	69278245	-	3.96	GCAAGTGCT
EPAS1_HUMAN.H11MO.0.B		chr1	220099806	220099814	+	3.95	TAATGTGAC
EPAS1_HUMAN.H11MO.0.B		chr5	151239503	151239511	+	3.90	GTGTGTGAG
EPAS1_HUMAN.H11MO.0.B		chr10	11450479	11450487	+	3.90	GTGTGTGAG
EPAS1_HUMAN.H11MO.0.B		chr12	56269351	56269359	-	3.89	ATACTTGAC
EPAS1_HUMAN.H11MO.0.B		chr2	118882816	118882824	-	3.89	CAGTGTGCC
EPAS1_HUMAN.H11MO.0.B		chr1	89976772	89976780	-	3.87	GGATGTGTA
EPAS1_HUMAN.H11MO.0.B		chr14	23562930	23562938	+	3.85	CTACATGGC
EPAS1_HUMAN.H11MO.0.B		chr1	108704704	108704712	-	3.85	GGATGTGTG
EPAS1_HUMAN.H11MO.0.B		chr20	41141613	41141621	-	3.84	ACATGTGCT
EPAS1_HUMAN.H11MO.0.B		chr2	1744888	1744896	-	3.78	AATCGTGCC
EPAS1_HUMAN.H11MO.0.B		chr7	13796477	13796485	+	3.72	CCACCTGCC
EPAS1_HUMAN.H11MO.0.B		chr14	89767942	89767950	-	3.72	CCACCTGCC
EPAS1_HUMAN.H11MO.0.B		chr14	57067091	57067099	+	3.69	CACCGTGAG
EPAS1_HUMAN.H11MO.0.B		chr1	81965378	81965386	-	3.69	GAACCTGCA
EPAS1_HUMAN.H11MO.0.B		chr1	16056272	16056280	-	3.69	CAATGTGGC
EPAS1_HUMAN.H11MO.0.B		chr7	149985086	149985094	+	3.68	CTGTGTGCA
EPAS1_HUMAN.H11MO.0.B		chr3	184202074	184202082	-	3.68	GTACATGTT
EPAS1_HUMAN.H11MO.0.B		chr14	75518912	75518920	+	3.63	AGAGGTGGC
EPAS1_HUMAN.H11MO.0.B		chr13	30617037	30617045	+	3.60	CCACATGAC
EPAS1_HUMAN.H11MO.0.B		chr21	45130378	45130386	-	3.55	GCACATGCT
EPAS1_HUMAN.H11MO.0.B		chr11	77581027	77581035	+	3.50	GGGTGTGAT
EPAS1_HUMAN.H11MO.0.B		chr7	38883977	38883985	+	3.48	CTATGTGGA
EPAS1_HUMAN.H11MO.0.B		chr10	61633788	61633796	+	3.47	GCATGTGGC
EPAS1_HUMAN.H11MO.0.B		chr11	108713547	108713555	+	3.44	GTGCATGCT
EPAS1_HUMAN.H11MO.0.B		chr16	66701110	66701118	+	3.43	GGATGTGGA
EPAS1_HUMAN.H11MO.0.B		chr8	115854899	115854907	-	3.43	GGATGTGGA
EPAS1_HUMAN.H11MO.0.B		chr8	115854905	115854913	-	3.43	GGATGTGGA
EPAS1_HUMAN.H11MO.0.B		chr19	5791259	5791267	+	3.39	GCTCGTGAC
EPAS1_HUMAN.H11MO.0.B		chr2	191847305	191847313	+	3.37	AAACATGCT
EPAS1_HUMAN.H11MO.0.B		chr9	100438071	100438079	-	3.30	ATGTGTGCA
EPAS1_HUMAN.H11MO.0.B		chr8	93068684	93068692	+	3.30	ATGTGTGCA
EPAS1_HUMAN.H11MO.0.B		chr10	110167899	110167907	+	3.25	GTACATGTA
EPAS1_HUMAN.H11MO.0.B		chr15	55648564	55648572	+	3.24	GTACCTGTT
EPAS1_HUMAN.H11MO.0.B		chr4	155371662	155371670	-	3.23	CAAGGTGGC
EPAS1_HUMAN.H11MO.0.B		chr12	46387102	46387110	+	3.22	ATGCCTGCC
EPAS1_HUMAN.H11MO.0.B		chr5	40689641	40689649	+	3.21	CCAGGTGAT
EPAS1_HUMAN.H11MO.0.B		chr6	166341580	166341588	+	3.16	CCAAGTGCT
EPAS1_HUMAN.H11MO.0.B		chr5	16919491	16919499	+	3.12	CTGTGTGAA
EPAS1_HUMAN.H11MO.0.B		chr12	56269345	56269353	+	3.12	CCATGTGTC
EPAS1_HUMAN.H11MO.0.B		chr3	111978913	111978921	-	3.09	GCACATGCG
EPAS1_HUMAN.H11MO.0.B		chr5	16552912	16552920	-	3.04	GGGTGTGAG
EPAS1_HUMAN.H11MO.0.B		chr2	103161624	103161632	+	3.03	CTAGGTGGA
EPAS1_HUMAN.H11MO.0.B		chr12	105705862	105705870	-	2.93	TCATGTGAC
EPAS1_HUMAN.H11MO.0.B		chr1	172325773	172325781	+	2.93	AAGTGTGAC
EPAS1_HUMAN.H11MO.0.B		chr20	6059350	6059358	-	2.92	AAACATGCG
EPAS1_HUMAN.H11MO.0.B		chr10	74135371	74135379	-	2.91	GTGGGTGGC
EPAS1_HUMAN.H11MO.0.B		chr6	77039518	77039526	+	2.82	CAGAGTGCC
EPAS1_HUMAN.H11MO.0.B		chr2	61225926	61225934	-	2.81	TGAAGTGCT
EPAS1_HUMAN.H11MO.0.B		chr12	8692571	8692579	-	2.81	AAACATGAT
EPAS1_HUMAN.H11MO.0.B		chr8	19077409	19077417	+	2.76	CAACATGAA
EPAS1_HUMAN.H11MO.0.B		chr17	55109246	55109254	-	2.76	AAAAGTGAG
EPAS1_HUMAN.H11MO.0.B		chr12	77133731	77133739	-	2.71	ATCTGTGCC
EPAS1_HUMAN.H11MO.0.B		chr2	181791359	181791367	-	2.68	CCCCGTGAG
EPAS1_HUMAN.H11MO.0.B		chr21	15062170	15062178	-	2.67	CCATGTGGC
EPAS1_HUMAN.H11MO.0.B		chr18	54251215	54251223	+	2.66	AGAGGTGTT
EPAS1_HUMAN.H11MO.0.B		chr21	27494280	27494288	+	2.64	CTGGGTGAG
EPAS1_HUMAN.H11MO.0.B		chr12	13196075	13196083	+	2.64	GAATGTGGA
EPAS1_HUMAN.H11MO.0.B		chr11	119166500	119166508	+	2.63	CGGCATGAC
EPAS1_HUMAN.H11MO.0.B		chr16	78437555	78437563	-	2.61	AGACATGGC
EPAS1_HUMAN.H11MO.0.B		chr20	41141614	41141622	+	2.44	GCACATGTC
EPAS1_HUMAN.H11MO.0.B		chr5	16744050	16744058	+	2.41	TCCCGTGAC
EPAS1_HUMAN.H11MO.0.B		chr12	46387098	46387106	+	2.41	CAGCATGCC
EPAS1_HUMAN.H11MO.0.B		chr7	76754500	76754508	-	2.39	TTACCTGCA
EPAS1_HUMAN.H11MO.0.B		chr20	41141615	41141623	-	2.37	GGACATGTG
EPAS1_HUMAN.H11MO.0.B		chr2	24355073	24355081	-	2.34	GGAAGTGGG
EPAS1_HUMAN.H11MO.0.B		chr10	61633787	61633795	-	2.32	CCACATGCA
EPAS1_HUMAN.H11MO.0.B		chr5	133226016	133226024	+	2.26	AAACATGTC
EPAS1_HUMAN.H11MO.0.B		chr13	32731842	32731850	+	2.25	GAGTGTGAG
EPAS1_HUMAN.H11MO.0.B		chr18	28736079	28736087	-	2.16	GAGTGTGTC
EPAS1_HUMAN.H11MO.0.B		chr19	5791268	5791276	-	2.15	CCCCGTGGC
EPAS1_HUMAN.H11MO.0.B		chr5	132526874	132526882	+	2.13	AGCCGTGTG
EPAS1_HUMAN.H11MO.0.B		chr2	223801132	223801140	+	2.13	GGGCATGCG
EPAS1_HUMAN.H11MO.0.B		chr9	124054811	124054819	-	2.11	CTGGGTGGC
EPAS1_HUMAN.H11MO.0.B		chr16	77579881	77579889	+	2.07	CTGCTTGCC
EPAS1_HUMAN.H11MO.0.B		chr1	28772462	28772470	-	2.05	CTGAGTGAA
EPAS1_HUMAN.H11MO.0.B		chr7	16918506	16918514	-	2.05	AGAAGTGTT
EPAS1_HUMAN.H11MO.0.B		chr12	95674890	95674898	-	2.03	TAAAGTGCT
EPAS1_HUMAN.H11MO.0.B		chr14	32022153	32022161	-	2.02	TCACATGCC
EPAS1_HUMAN.H11MO.0.B		chr22	23613636	23613644	-	2.00	GAAAGTGGT
EPAS1_HUMAN.H11MO.0.B		chr11	120861684	120861692	+	2.00	GCACATGGC
EPAS1_HUMAN.H11MO.0.B		chr11	32072320	32072328	+	1.98	GTCCCTGCC
EPAS1_HUMAN.H11MO.0.B		chr12	5167112	5167120	+	1.97	GGGAGTGAG
EPAS1_HUMAN.H11MO.0.B		chr11	10511812	10511820	-	1.97	TTGTGTGCT
EPAS1_HUMAN.H11MO.0.B		chr8	56173826	56173834	-	1.94	GTGTGTGTG
EPAS1_HUMAN.H11MO.0.B		chr12	75390725	75390733	-	1.88	GTAAATGCC
EPAS1_HUMAN.H11MO.0.B		chr1	160031232	160031240	-	1.83	GCGTGTGCA
EPAS1_HUMAN.H11MO.0.B		chr6	44079305	44079313	-	1.82	TGAAGTGAA
EPAS1_HUMAN.H11MO.0.B		chr3	42021156	42021164	+	1.78	TTATGTGTA
EPAS1_HUMAN.H11MO.0.B		chr17	82531747	82531755	+	1.78	CGGGGTGAG
EPAS1_HUMAN.H11MO.0.B		chr7	108566949	108566957	-	1.77	TTATGTGGT
EPAS1_HUMAN.H11MO.0.B		chr11	60844328	60844336	-	1.70	GGACGGGTC
EPAS1_HUMAN.H11MO.0.B		chr9	109440885	109440893	+	1.69	CTCTGTGCT
EPAS1_HUMAN.H11MO.0.B		chr1	86393657	86393665	+	1.65	CAAAGTGTT
EPAS1_HUMAN.H11MO.0.B		chr7	21305580	21305588	+	1.64	CTGCATGAA
EPAS1_HUMAN.H11MO.0.B		chr14	55297799	55297807	-	1.63	GGCTGTGCT
EPAS1_HUMAN.H11MO.0.B		chr16	29890423	29890431	-	1.61	AGACTTGAT
EPAS1_HUMAN.H11MO.0.B		chr3	184202073	184202081	+	1.60	GAACATGTA
EPAS1_HUMAN.H11MO.0.B		chr7	13796476	13796484	-	1.60	GCAGGTGGT
EPAS1_HUMAN.H11MO.0.B		chr14	89767943	89767951	+	1.60	GCAGGTGGT
EPAS1_HUMAN.H11MO.0.B		chr4	40122938	40122946	+	1.59	AGAAGTGTG
EPAS1_HUMAN.H11MO.0.B		chr22	42995204	42995212	-	1.58	CAGGGTGCA
EPAS1_HUMAN.H11MO.0.B		chr10	69278238	69278246	+	1.56	GCACTTGCT
EPAS1_HUMAN.H11MO.0.B		chr5	16919497	16919505	+	1.56	GAACTTGAG
EPAS1_HUMAN.H11MO.0.B		chr7	149985064	149985072	-	1.53	GGATATGAC
EPAS1_HUMAN.H11MO.0.B		chr10	61752209	61752217	+	1.51	TTGGGTGCT
EPAS1_HUMAN.H11MO.0.B		chr1	24752114	24752122	+	1.51	CTGCTTGAC
EPAS1_HUMAN.H11MO.0.B		chr3	12990996	12991004	-	1.47	CTCAGTGAC
EPAS1_HUMAN.H11MO.0.B		chr10	44820774	44820782	+	1.46	TGGAGTGCC
EPAS1_HUMAN.H11MO.0.B		chr10	44966877	44966885	-	1.46	TCACATGAC
EPAS1_HUMAN.H11MO.0.B		chr2	202809018	202809026	+	1.46	AAGCATGAC
EPAS1_HUMAN.H11MO.0.B		chr11	17244785	17244793	-	1.44	GTGCCTGGC
EPAS1_HUMAN.H11MO.0.B		chr1	152399241	152399249	+	1.44	GTAACTGCC
EPAS1_HUMAN.H11MO.0.B		chr12	5167101	5167109	+	1.40	CAGAGTGCT
EPAS1_HUMAN.H11MO.0.B		chr12	46387099	46387107	-	1.39	AGGCATGCT
EPAS1_HUMAN.H11MO.0.B		chr2	9766690	9766698	+	1.36	ATACGGGTC
EPAS1_HUMAN.H11MO.0.B		chr20	50093371	50093379	+	1.34	TTATGTGGA
EPAS1_HUMAN.H11MO.0.B		chr19	43605371	43605379	-	1.34	TTATGTGGA
EPAS1_HUMAN.H11MO.0.B		chr9	4866734	4866742	+	1.29	CTACGTTTC
EPAS1_HUMAN.H11MO.0.B		chr3	52291629	52291637	-	1.28	TAGGGTGCC
EPAS1_HUMAN.H11MO.0.B		chr9	100438056	100438064	-	1.25	CTAGCTGCC
EPAS1_HUMAN.H11MO.0.B		chr5	139575219	139575227	-	1.24	CAACATGTT
EPAS1_HUMAN.H11MO.0.B		chr4	183439055	183439063	+	1.22	GAGCTTGCC
EPAS1_HUMAN.H11MO.0.B		chr1	73573261	73573269	+	1.21	CAACTTGAT
EPAS1_HUMAN.H11MO.0.B		chr21	15062171	15062179	+	1.20	CCACATGGC
EPAS1_HUMAN.H11MO.0.B		chr1	11871026	11871034	-	1.19	AAGGGTGCA
EPAS1_HUMAN.H11MO.0.B		chr10	79086980	79086988	-	1.18	CTCCCTGCC
EPAS1_HUMAN.H11MO.0.B		chr8	92818511	92818519	-	1.18	CTGCCTGAG
EPAS1_HUMAN.H11MO.0.B		chr3	153977319	153977327	-	1.14	GGGCCTGAA
EPAS1_HUMAN.H11MO.0.B		chr2	48357157	48357165	-	1.11	TTACGTTAC
EPAS1_HUMAN.H11MO.0.B		chr9	19283500	19283508	+	1.10	GTATATGCA
EPAS1_HUMAN.H11MO.0.B		chr6	17167541	17167549	+	1.09	CTGCCTGTC
EPAS1_HUMAN.H11MO.0.B		chr10	44966878	44966886	+	1.09	TCATGTGAA
EPAS1_HUMAN.H11MO.0.B		chr8	56173828	56173836	-	1.08	GGGTGTGTG
EPAS1_HUMAN.H11MO.0.B		chr11	122866468	122866476	+	1.07	AACTGTGCC
EPAS1_HUMAN.H11MO.0.B		chr11	64242586	64242594	+	1.04	GTGGGTGGG
EPAS1_HUMAN.H11MO.0.B		chr9	13948194	13948202	-	1.03	GGGCCTGTC
EPAS1_HUMAN.H11MO.0.B		chr2	223801133	223801141	-	1.01	ACGCATGCC
EPAS1_HUMAN.H11MO.0.B		chr1	160031234	160031242	-	1.01	TCGCGTGTG
EPAS1_HUMAN.H11MO.0.B		chr5	143985864	143985872	-	0.96	AGGCATGCA
EPAS1_HUMAN.H11MO.0.B		chr4	20037792	20037800	+	0.95	AAACTTGCA
EPAS1_HUMAN.H11MO.0.B		chr11	119811031	119811039	+	0.95	TTGTGTGAG
EPAS1_HUMAN.H11MO.0.B		chr2	71545879	71545887	-	0.94	TGACCTGAG
EPAS1_HUMAN.H11MO.0.B		chr6	11919255	11919263	-	0.94	TGACCTGAG
EPAS1_HUMAN.H11MO.0.B		chr1	24752108	24752116	-	0.92	CAGTGTGGC
EPAS1_HUMAN.H11MO.0.B		chr22	38178185	38178193	+	0.92	CAGTGTGGC
EPAS1_HUMAN.H11MO.0.B		chr1	20785441	20785449	-	0.90	TGAGGTGTT
EPAS1_HUMAN.H11MO.0.B		chr11	16252586	16252594	+	0.90	CCGTGTGAT
EPAS1_HUMAN.H11MO.0.B		chr18	67783806	67783814	-	0.89	CACTGTGAC
EPAS1_HUMAN.H11MO.0.B		chr10	75167087	75167095	-	0.89	CACTGTGAC
EPAS1_HUMAN.H11MO.0.B		chr7	72691474	72691482	+	0.84	CAGAGTGAT
EPAS1_HUMAN.H11MO.0.B		chr3	142168452	142168460	-	0.82	AAACTTGAT
EPAS1_HUMAN.H11MO.0.B		chr5	90494834	90494842	+	0.81	AAAAGTGGT
EPAS1_HUMAN.H11MO.0.B		chr15	55357933	55357941	-	0.80	CCATGTGGG
EPAS1_HUMAN.H11MO.0.B		chr11	73818596	73818604	+	0.80	CCAGGTGGT
EPAS1_HUMAN.H11MO.0.B		chr5	140592163	140592171	+	0.80	GAGCATGAA
EPAS1_HUMAN.H11MO.0.B		chr1	108704709	108704717	+	0.79	ATCCCTGCC
EPAS1_HUMAN.H11MO.0.B		chr12	116943823	116943831	+	0.79	AGCAGTGCC
EPAS1_HUMAN.H11MO.0.B		chr8	145020191	145020199	+	0.78	GCGCATGCT
EPAS1_HUMAN.H11MO.0.B		chr11	73818595	73818603	-	0.75	CCACCTGGC
EPAS1_HUMAN.H11MO.0.B		chr1	108704702	108704710	-	0.75	ATGTGTGTG
EPAS1_HUMAN.H11MO.0.B		chr10	17526511	17526519	+	0.69	CTGGGTGGT
EPAS1_HUMAN.H11MO.0.B		chr1	246218971	246218979	-	0.69	CTCTGTGAA
EPAS1_HUMAN.H11MO.0.B		chr12	92002803	92002811	-	0.68	CTTGGTGCC
EPAS1_HUMAN.H11MO.0.B		chr8	56173830	56173838	-	0.68	CTGGGTGTG
EPAS1_HUMAN.H11MO.0.B		chr9	108951774	108951782	-	0.67	CTCTGTGAG
EPAS1_HUMAN.H11MO.0.B		chr15	90219709	90219717	+	0.66	GGGTGTGGA
EPAS1_HUMAN.H11MO.0.B		chr6	64932692	64932700	+	0.64	CTGCCTGGC
EPAS1_HUMAN.H11MO.0.B		chr3	69012183	69012191	-	0.63	GGGGGTGGT
EPAS1_HUMAN.H11MO.0.B		chr5	16552914	16552922	-	0.62	GGGGGTGTG
EPAS1_HUMAN.H11MO.0.B		chr19	43605380	43605388	-	0.62	CTCAGTGCT
EPAS1_HUMAN.H11MO.0.B		chr21	42309828	42309836	+	0.61	CGCAGTGAC
EPAS1_HUMAN.H11MO.0.B		chr17	60577728	60577736	+	0.61	GGCTGTGAG
EPAS1_HUMAN.H11MO.0.B		chr2	61535599	61535607	-	0.59	AGACGTTAT
EPAS1_HUMAN.H11MO.0.B		chr8	65670378	65670386	+	0.57	TAATGTGTT
EPAS1_HUMAN.H11MO.0.B		chr11	108713548	108713556	-	0.56	CAGCATGCA
EPAS1_HUMAN.H11MO.0.B		chr3	12991012	12991020	+	0.55	CAGCCTGCT
EPAS1_HUMAN.H11MO.0.B		chr10	6276598	6276606	+	0.54	GCAAGTGGG
EPAS1_HUMAN.H11MO.0.B		chr7	114790245	114790253	-	0.50	TTGGGTGAG
EPAS1_HUMAN.H11MO.0.B		chr8	41944295	41944303	+	0.49	TTGCATGCT
EPAS1_HUMAN.H11MO.0.B		chr5	112186562	112186570	-	0.44	ACATGTGGA
EPAS1_HUMAN.H11MO.0.B		chr17	82531755	82531763	+	0.40	GTCAGTGAG
EPAS1_HUMAN.H11MO.0.B		chr5	112186564	112186572	-	0.39	AAACATGTG
EPAS1_HUMAN.H11MO.0.B		chr11	75558317	75558325	-	0.37	AGGCATGAG
EPAS1_HUMAN.H11MO.0.B		chr21	26079647	26079655	+	0.37	AAACTTGAG
EPAS1_HUMAN.H11MO.0.B		chr22	24982093	24982101	+	0.34	TTGAGTGAT
EPAS1_HUMAN.H11MO.0.B		chr20	25179011	25179019	-	0.33	GAGCCTGAG
EPAS1_HUMAN.H11MO.0.B		chr10	6276597	6276605	-	0.33	CCACTTGCA
EPAS1_HUMAN.H11MO.0.B		chr10	110167900	110167908	-	0.31	TTACATGTA
EPAS1_HUMAN.H11MO.0.B		chr3	10983513	10983521	+	0.30	GAATCTGAC
EPAS1_HUMAN.H11MO.0.B		chr10	11450477	11450485	+	0.29	GAGTGTGTG
EPAS1_HUMAN.H11MO.0.B		chr5	151239501	151239509	+	0.28	CGGTGTGTG
EPAS1_HUMAN.H11MO.0.B		chr10	51104096	51104104	+	0.25	AGGAGTGGC
EPAS1_HUMAN.H11MO.0.B		chr3	52291613	52291621	-	0.25	GGATATGCA
EPAS1_HUMAN.H11MO.0.B		chr5	112186563	112186571	+	0.22	CCACATGTT
EPAS1_HUMAN.H11MO.0.B		chr11	62732990	62732998	-	0.19	CCAAGTGGT
EPAS1_HUMAN.H11MO.0.B		chr2	17643395	17643403	+	0.19	CCAAGTGGT
EPAS1_HUMAN.H11MO.0.B		chr8	41944296	41944304	-	0.17	AAGCATGCA
EPAS1_HUMAN.H11MO.0.B		chr11	64917598	64917606	+	0.16	CTCAGTGCG
EPAS1_HUMAN.H11MO.0.B		chr8	56173819	56173827	+	0.09	GTTTGTGCA
EPAS1_HUMAN.H11MO.0.B		chr1	220099816	220099824	-	0.08	CTGAGTGGT
EPAS1_HUMAN.H11MO.0.B		chr9	96109864	96109872	+	0.02	CTACTTGGA
#
HIF1A_HUMAN.H11MO.0.C		chr7	112124611	112124618	+	8.92	TGACGTGA
HIF1A_HUMAN.H11MO.0.C		chr3	5226949	5226956	-	8.80	GGAAGTGA
HIF1A_HUMAN.H11MO.0.C		chr7	138545665	138545672	-	8.80	GGAAGTGA
HIF1A_HUMAN.H11MO.0.C		chr10	10502511	10502518	+	8.80	GGAAGTGA
HIF1A_HUMAN.H11MO.0.C		chr7	73774091	73774098	-	8.80	GGAAGTGA
HIF1A_HUMAN.H11MO.0.C		chr11	119811040	119811047	-	8.80	GGAAGTGA
HIF1A_HUMAN.H11MO.0.C		chr1	45617849	45617856	-	8.80	GGAAGTGA
HIF1A_HUMAN.H11MO.0.C		chr10	103830353	103830360	+	8.35	AGAAGTGC
HIF1A_HUMAN.H11MO.0.C		chr12	28313656	28313663	+	7.89	AGGCGTGA
HIF1A_HUMAN.H11MO.0.C		chr11	73818582	73818589	-	7.87	GTATGTGC
HIF1A_HUMAN.H11MO.0.C		chr12	28313662	28313669	+	7.52	GAATGTGC
HIF1A_HUMAN.H11MO.0.C		chr11	125128629	125128636	-	7.49	GGATGTGA
HIF1A_HUMAN.H11MO.0.C		chr15	55357941	55357948	+	7.49	GGATGTGA
HIF1A_HUMAN.H11MO.0.C		chr7	99030088	99030095	+	7.49	GGATGTGA
HIF1A_HUMAN.H11MO.0.C		chr1	183608478	183608485	-	7.49	GGATGTGA
HIF1A_HUMAN.H11MO.0.C		chr12	103966180	103966187	+	7.48	GCGCGTGC
HIF1A_HUMAN.H11MO.0.C		chr2	24355074	24355081	-	7.30	GGAAGTGG
HIF1A_HUMAN.H11MO.0.C		chr3	143135245	143135252	-	7.25	AGAAGTGA
HIF1A_HUMAN.H11MO.0.C		chr12	76780522	76780529	-	7.25	AGAAGTGA
HIF1A_HUMAN.H11MO.0.C		chr2	61225927	61225934	-	7.21	TGAAGTGC
HIF1A_HUMAN.H11MO.0.C		chr2	74671706	74671713	-	7.21	TGAAGTGC
HIF1A_HUMAN.H11MO.0.C		chr4	186068206	186068213	-	7.14	CAAAGTGC
HIF1A_HUMAN.H11MO.0.C		chr10	26717639	26717646	+	7.01	GTGAGTGC
HIF1A_HUMAN.H11MO.0.C		chr3	37183533	37183540	-	7.01	GTGAGTGC
HIF1A_HUMAN.H11MO.0.C		chr7	116953295	116953302	+	6.87	CCACGTGA
HIF1A_HUMAN.H11MO.0.C		chr10	69278238	69278245	-	6.84	GCAAGTGC
HIF1A_HUMAN.H11MO.0.C		chr9	108951788	108951795	-	6.78	TAGCGTGC
HIF1A_HUMAN.H11MO.0.C		chr12	5167112	5167119	+	6.63	GGGAGTGA
HIF1A_HUMAN.H11MO.0.C		chr14	94637230	94637237	+	6.42	GAATGTGA
HIF1A_HUMAN.H11MO.0.C		chr1	21817810	21817817	-	6.27	GGACATGA
HIF1A_HUMAN.H11MO.0.C		chr22	23613637	23613644	-	6.23	GAAAGTGG
HIF1A_HUMAN.H11MO.0.C		chr17	55109247	55109254	-	6.18	AAAAGTGA
HIF1A_HUMAN.H11MO.0.C		chr12	95674891	95674898	-	6.14	TAAAGTGC
HIF1A_HUMAN.H11MO.0.C		chr6	44079306	44079313	-	6.11	TGAAGTGA
HIF1A_HUMAN.H11MO.0.C		chr1	108704705	108704712	-	6.06	GGATGTGT
HIF1A_HUMAN.H11MO.0.C		chr1	89976773	89976780	-	6.06	GGATGTGT
HIF1A_HUMAN.H11MO.0.C		chr16	66701110	66701117	+	5.99	GGATGTGG
HIF1A_HUMAN.H11MO.0.C		chr8	115854900	115854907	-	5.99	GGATGTGG
HIF1A_HUMAN.H11MO.0.C		chr8	115854906	115854913	-	5.99	GGATGTGG
HIF1A_HUMAN.H11MO.0.C		chr7	16918507	16918514	-	5.82	AGAAGTGT
HIF1A_HUMAN.H11MO.0.C		chr4	40122938	40122945	+	5.82	AGAAGTGT
HIF1A_HUMAN.H11MO.0.C		chr8	56173825	56173832	-	5.70	GTGTGTGC
HIF1A_HUMAN.H11MO.0.C		chr2	43250245	43250252	-	5.68	TAGCGTGA
HIF1A_HUMAN.H11MO.0.C		chr21	45130379	45130386	+	5.53	GCATGTGC
HIF1A_HUMAN.H11MO.0.C		chr3	111978914	111978921	+	5.53	GCATGTGC
HIF1A_HUMAN.H11MO.0.C		chr22	38628033	38628040	-	5.39	TTAAGTGA
HIF1A_HUMAN.H11MO.0.C		chr16	23060897	23060904	+	5.37	CCACGTGG
HIF1A_HUMAN.H11MO.0.C		chr5	16552913	16552920	-	5.32	GGGTGTGA
HIF1A_HUMAN.H11MO.0.C		chr11	77581027	77581034	+	5.32	GGGTGTGA
HIF1A_HUMAN.H11MO.0.C		chr10	125137764	125137771	-	5.30	GGAGGTGA
HIF1A_HUMAN.H11MO.0.C		chr2	223801132	223801139	+	5.20	GGGCATGC
HIF1A_HUMAN.H11MO.0.C		chr18	28736082	28736089	-	5.20	GGGAGTGT
HIF1A_HUMAN.H11MO.0.C		chr12	95674896	95674903	+	5.18	TTATGTGC
HIF1A_HUMAN.H11MO.0.C		chr6	166341580	166341587	+	5.15	CCAAGTGC
HIF1A_HUMAN.H11MO.0.C		chr11	64242582	64242589	+	5.13	GGGAGTGG
HIF1A_HUMAN.H11MO.0.C		chr10	44820774	44820781	+	5.04	TGGAGTGC
HIF1A_HUMAN.H11MO.0.C		chr6	77039518	77039525	+	4.97	CAGAGTGC
HIF1A_HUMAN.H11MO.0.C		chr12	5167101	5167108	+	4.97	CAGAGTGC
HIF1A_HUMAN.H11MO.0.C		chr12	13196075	13196082	+	4.92	GAATGTGG
HIF1A_HUMAN.H11MO.0.C		chr20	37699365	37699372	-	4.87	AAATGTGA
HIF1A_HUMAN.H11MO.0.C		chr20	41141616	41141623	-	4.84	GGACATGT
HIF1A_HUMAN.H11MO.0.C		chr2	191847305	191847312	+	4.75	AAACATGC
HIF1A_HUMAN.H11MO.0.C		chr20	6059351	6059358	-	4.75	AAACATGC
HIF1A_HUMAN.H11MO.0.C		chr1	20785447	20785454	-	4.73	CAATGTGA
HIF1A_HUMAN.H11MO.0.C		chr6	19988763	19988770	-	4.71	CGAGGTGC
HIF1A_HUMAN.H11MO.0.C		chr5	90494834	90494841	+	4.68	AAAAGTGG
HIF1A_HUMAN.H11MO.0.C		chr1	86393657	86393664	+	4.61	CAAAGTGT
HIF1A_HUMAN.H11MO.0.C		chr16	279120	279127	-	4.61	TGAAGTGG
HIF1A_HUMAN.H11MO.0.C		chr5	151239503	151239510	+	4.60	GTGTGTGA
HIF1A_HUMAN.H11MO.0.C		chr10	11450479	11450486	+	4.60	GTGTGTGA
HIF1A_HUMAN.H11MO.0.C		chr11	108713547	108713554	+	4.48	GTGCATGC
HIF1A_HUMAN.H11MO.0.C		chr14	32022154	32022161	+	4.43	GCATGTGA
HIF1A_HUMAN.H11MO.0.C		chr13	32731842	32731849	+	4.25	GAGTGTGA
HIF1A_HUMAN.H11MO.0.C		chr10	6276598	6276605	+	4.24	GCAAGTGG
HIF1A_HUMAN.H11MO.0.C		chr8	92818499	92818506	+	4.22	GAAGGTGA
HIF1A_HUMAN.H11MO.0.C		chr1	28772463	28772470	-	4.22	CTGAGTGA
HIF1A_HUMAN.H11MO.0.C		chr9	100438072	100438079	-	4.15	ATGTGTGC
HIF1A_HUMAN.H11MO.0.C		chr8	93068684	93068691	+	4.15	ATGTGTGC
HIF1A_HUMAN.H11MO.0.C		chr13	32731840	32731847	+	4.13	GAGAGTGT
HIF1A_HUMAN.H11MO.0.C		chr3	184202075	184202082	-	4.12	GTACATGT
HIF1A_HUMAN.H11MO.0.C		chr10	110167899	110167906	+	4.12	GTACATGT
HIF1A_HUMAN.H11MO.0.C		chr7	149985086	149985093	+	4.01	CTGTGTGC
HIF1A_HUMAN.H11MO.0.C		chr10	110167910	110167917	-	3.99	CTAGGTGC
HIF1A_HUMAN.H11MO.0.C		chr20	41141614	41141621	-	3.98	ACATGTGC
HIF1A_HUMAN.H11MO.0.C		chr22	38178206	38178213	-	3.94	TGGAGTGA
HIF1A_HUMAN.H11MO.0.C		chr8	56173829	56173836	-	3.89	GGGTGTGT
HIF1A_HUMAN.H11MO.0.C		chr7	72691474	72691481	+	3.87	CAGAGTGA
HIF1A_HUMAN.H11MO.0.C		chr1	30715402	30715409	-	3.86	GGAGGTGT
HIF1A_HUMAN.H11MO.0.C		chr11	120861684	120861691	-	3.84	CCATGTGC
HIF1A_HUMAN.H11MO.0.C		chr12	75390726	75390733	-	3.83	GTAAATGC
HIF1A_HUMAN.H11MO.0.C		chr15	90219709	90219716	+	3.82	GGGTGTGG
HIF1A_HUMAN.H11MO.0.C		chr3	184202073	184202080	+	3.77	GAACATGT
HIF1A_HUMAN.H11MO.0.C		chr1	220099806	220099813	+	3.73	TAATGTGA
HIF1A_HUMAN.H11MO.0.C		chr2	118882817	118882824	-	3.66	CAGTGTGC
HIF1A_HUMAN.H11MO.0.C		chr5	143985865	143985872	-	3.65	AGGCATGC
HIF1A_HUMAN.H11MO.0.C		chr12	46387100	46387107	-	3.65	AGGCATGC
HIF1A_HUMAN.H11MO.0.C		chr12	8692572	8692579	-	3.65	AAACATGA
HIF1A_HUMAN.H11MO.0.C		chr1	172325771	172325778	+	3.61	TAAAGTGT
HIF1A_HUMAN.H11MO.0.C		chr7	38883977	38883984	+	3.58	CTATGTGG
HIF1A_HUMAN.H11MO.0.C		chr10	51104096	51104103	+	3.58	AGGAGTGG
HIF1A_HUMAN.H11MO.0.C		chr12	77133747	77133754	-	3.53	GTCCGTGG
HIF1A_HUMAN.H11MO.0.C		chr9	4678823	4678830	-	3.51	CAACATGA
HIF1A_HUMAN.H11MO.0.C		chr8	19077409	19077416	+	3.51	CAACATGA
HIF1A_HUMAN.H11MO.0.C		chr10	84296601	84296608	-	3.49	GAAAATGC
HIF1A_HUMAN.H11MO.0.C		chr8	75402177	75402184	-	3.49	GAAAATGC
HIF1A_HUMAN.H11MO.0.C		chr2	230687812	230687819	-	3.48	ATCCGTGA
HIF1A_HUMAN.H11MO.0.C		chr10	5413993	5414000	+	3.45	GGAAATGA
HIF1A_HUMAN.H11MO.0.C		chr8	54446262	54446269	+	3.45	GGAAATGA
HIF1A_HUMAN.H11MO.0.C		chr17	49319223	49319230	+	3.45	GGAAATGA
HIF1A_HUMAN.H11MO.0.C		chr7	121041625	121041632	+	3.45	GGAAATGA
HIF1A_HUMAN.H11MO.0.C		chr1	160031233	160031240	-	3.36	GCGTGTGC
HIF1A_HUMAN.H11MO.0.C		chr3	52291614	52291621	-	3.25	GGATATGC
HIF1A_HUMAN.H11MO.0.C		chr1	16056273	16056280	-	3.23	CAATGTGG
HIF1A_HUMAN.H11MO.0.C		chr16	78437556	78437563	-	3.22	AGACATGG
HIF1A_HUMAN.H11MO.0.C		chr10	84296608	84296615	+	3.22	CTTCGTGC
HIF1A_HUMAN.H11MO.0.C		chr22	24982093	24982100	+	3.22	TTGAGTGA
HIF1A_HUMAN.H11MO.0.C		chr8	56173827	56173834	-	3.17	GTGTGTGT
HIF1A_HUMAN.H11MO.0.C		chr22	38178177	38178184	-	3.09	TACCGTGC
HIF1A_HUMAN.H11MO.0.C		chr9	33645924	33645931	-	3.07	GTAGGTGG
HIF1A_HUMAN.H11MO.0.C		chr10	86100669	86100676	+	3.07	GTAGGTGG
HIF1A_HUMAN.H11MO.0.C		chr5	140592163	140592170	+	3.03	GAGCATGA
HIF1A_HUMAN.H11MO.0.C		chr11	10511813	10511820	-	3.01	TTGTGTGC
HIF1A_HUMAN.H11MO.0.C		chr11	117319571	117319578	-	3.01	AGAAATGC
HIF1A_HUMAN.H11MO.0.C		chr2	1744889	1744896	-	3.00	AATCGTGC
HIF1A_HUMAN.H11MO.0.C		chr14	57067091	57067098	+	2.99	CACCGTGA
HIF1A_HUMAN.H11MO.0.C		chr4	183439051	183439058	+	2.97	GGAAGAGC
HIF1A_HUMAN.H11MO.0.C		chr1	183291981	183291988	-	2.97	GGAAGAGC
HIF1A_HUMAN.H11MO.0.C		chr12	56602319	56602326	+	2.97	GGAAGAGC
HIF1A_HUMAN.H11MO.0.C		chr7	77453596	77453603	-	2.97	GGAAGAGC
HIF1A_HUMAN.H11MO.0.C		chr10	61633788	61633795	+	2.93	GCATGTGG
HIF1A_HUMAN.H11MO.0.C		chr5	16919491	16919498	+	2.91	CTGTGTGA
HIF1A_HUMAN.H11MO.0.C		chr18	28736080	28736087	-	2.82	GAGTGTGT
HIF1A_HUMAN.H11MO.0.C		chr10	11450477	11450484	+	2.82	GAGTGTGT
HIF1A_HUMAN.H11MO.0.C		chr5	143985863	143985870	+	2.79	CTGCATGC
HIF1A_HUMAN.H11MO.0.C		chr5	132526874	132526881	+	2.77	AGCCGTGT
HIF1A_HUMAN.H11MO.0.C		chr1	81965379	81965386	-	2.76	GAACCTGC
HIF1A_HUMAN.H11MO.0.C		chr7	112124606	112124613	+	2.74	CCATGTGA
HIF1A_HUMAN.H11MO.0.C		chr12	76821071	76821078	-	2.74	CCATGTGA
HIF1A_HUMAN.H11MO.0.C		chr14	55297800	55297807	-	2.73	GGCTGTGC
HIF1A_HUMAN.H11MO.0.C		chr1	220099817	220099824	-	2.72	CTGAGTGG
HIF1A_HUMAN.H11MO.0.C		chr1	172325773	172325780	+	2.70	AAGTGTGA
HIF1A_HUMAN.H11MO.0.C		chr2	71545885	71545892	-	2.69	GCCCGTGA
HIF1A_HUMAN.H11MO.0.C		chr3	42021156	42021163	+	2.64	TTATGTGT
HIF1A_HUMAN.H11MO.0.C		chr16	29890409	29890416	-	2.60	GGGCATGG
HIF1A_HUMAN.H11MO.0.C		chr8	41944297	41944304	-	2.58	AAGCATGC
HIF1A_HUMAN.H11MO.0.C		chr10	89553381	89553388	-	2.58	AAGAGTGT
HIF1A_HUMAN.H11MO.0.C		chr20	50093371	50093378	+	2.58	TTATGTGG
HIF1A_HUMAN.H11MO.0.C		chr19	43605372	43605379	-	2.58	TTATGTGG
HIF1A_HUMAN.H11MO.0.C		chr7	108566950	108566957	-	2.58	TTATGTGG
HIF1A_HUMAN.H11MO.0.C		chr11	62732991	62732998	-	2.55	CCAAGTGG
HIF1A_HUMAN.H11MO.0.C		chr2	17643395	17643402	+	2.55	CCAAGTGG
HIF1A_HUMAN.H11MO.0.C		chr11	75558318	75558325	-	2.55	AGGCATGA
HIF1A_HUMAN.H11MO.0.C		chr19	5791255	5791262	-	2.54	GAGCGAGC
HIF1A_HUMAN.H11MO.0.C		chr9	19283500	19283507	+	2.52	GTATATGC
HIF1A_HUMAN.H11MO.0.C		chr10	11450475	11450482	+	2.51	TGGAGTGT
HIF1A_HUMAN.H11MO.0.C		chr12	116943823	116943830	+	2.49	AGCAGTGC
HIF1A_HUMAN.H11MO.0.C		chr11	108713549	108713556	-	2.44	CAGCATGC
HIF1A_HUMAN.H11MO.0.C		chr12	46387098	46387105	+	2.44	CAGCATGC
HIF1A_HUMAN.H11MO.0.C		chr11	119166500	119166507	+	2.41	CGGCATGA
HIF1A_HUMAN.H11MO.0.C		chr3	141544887	141544894	+	2.38	GAAAATGA
HIF1A_HUMAN.H11MO.0.C		chr14	23562930	23562937	+	2.36	CTACATGG
HIF1A_HUMAN.H11MO.0.C		chr18	54251215	54251222	+	2.31	AGAGGTGT
HIF1A_HUMAN.H11MO.0.C		chr8	65670378	65670385	+	2.30	TAATGTGT
HIF1A_HUMAN.H11MO.0.C		chr1	160031235	160031242	-	2.26	TCGCGTGT
HIF1A_HUMAN.H11MO.0.C		chr14	75518912	75518919	+	2.25	AGAGGTGG
HIF1A_HUMAN.H11MO.0.C		chr5	112186565	112186572	-	2.22	AAACATGT
HIF1A_HUMAN.H11MO.0.C		chr5	133226016	133226023	+	2.22	AAACATGT
HIF1A_HUMAN.H11MO.0.C		chr17	82531755	82531762	+	2.21	GTCAGTGA
HIF1A_HUMAN.H11MO.0.C		chr5	151239501	151239508	+	2.20	CGGTGTGT
HIF1A_HUMAN.H11MO.0.C		chr10	50536911	50536918	-	2.15	CTAAATGC
HIF1A_HUMAN.H11MO.0.C		chr5	133226018	133226025	-	2.15	TGACATGT
HIF1A_HUMAN.H11MO.0.C		chr7	149985065	149985072	-	2.14	GGATATGA
HIF1A_HUMAN.H11MO.0.C		chr8	145020191	145020198	+	2.14	GCGCATGC
HIF1A_HUMAN.H11MO.0.C		chr5	38931872	38931879	-	2.11	GAACGAGG
HIF1A_HUMAN.H11MO.0.C		chr5	139575220	139575227	-	2.08	CAACATGT
HIF1A_HUMAN.H11MO.0.C		chr11	64917602	64917609	+	2.02	GTGCGCGA
HIF1A_HUMAN.H11MO.0.C		chr2	149955464	149955471	+	1.96	GGAAGTCC
HIF1A_HUMAN.H11MO.0.C		chr21	26079636	26079643	+	1.96	GGAAGTCC
HIF1A_HUMAN.H11MO.0.C		chr3	40037320	40037327	-	1.96	GGAAGTCC
HIF1A_HUMAN.H11MO.0.C		chr11	119811031	119811038	+	1.90	TTGTGTGA
HIF1A_HUMAN.H11MO.0.C		chr17	69523455	69523462	+	1.90	AGAAATGA
HIF1A_HUMAN.H11MO.0.C		chr2	28617618	28617625	-	1.90	AGAAATGA
HIF1A_HUMAN.H11MO.0.C		chr10	110188678	110188685	-	1.90	AGAAATGA
HIF1A_HUMAN.H11MO.0.C		chr8	41944295	41944302	+	1.79	TTGCATGC
HIF1A_HUMAN.H11MO.0.C		chr10	44966878	44966885	+	1.73	TCATGTGA
HIF1A_HUMAN.H11MO.0.C		chr12	105705863	105705870	-	1.73	TCATGTGA
HIF1A_HUMAN.H11MO.0.C		chr5	16552915	16552922	-	1.69	GGGGGTGT
HIF1A_HUMAN.H11MO.0.C		chr7	21305580	21305587	+	1.69	CTGCATGA
HIF1A_HUMAN.H11MO.0.C		chr13	109791505	109791512	+	1.66	GTGAATGC
HIF1A_HUMAN.H11MO.0.C		chr8	124267335	124267342	+	1.63	AGACGAGG
HIF1A_HUMAN.H11MO.0.C		chr19	43605381	43605388	-	1.63	CTCAGTGC
HIF1A_HUMAN.H11MO.0.C		chr11	64917598	64917605	+	1.63	CTCAGTGC
HIF1A_HUMAN.H11MO.0.C		chr3	69012184	69012191	-	1.63	GGGGGTGG
HIF1A_HUMAN.H11MO.0.C		chr17	60577728	60577735	+	1.62	GGCTGTGA
HIF1A_HUMAN.H11MO.0.C		chr1	108704703	108704710	-	1.62	ATGTGTGT
HIF1A_HUMAN.H11MO.0.C		chr12	58916749	58916756	-	1.61	TCAAGTGT
HIF1A_HUMAN.H11MO.0.C		chr1	11871027	11871034	-	1.61	AAGGGTGC
HIF1A_HUMAN.H11MO.0.C		chr1	160031240	160031247	+	1.56	CGACGAGT
HIF1A_HUMAN.H11MO.0.C		chr11	119166497	119166504	-	1.56	TGCCGTGG
HIF1A_HUMAN.H11MO.0.C		chr19	35748281	35748288	-	1.56	TAGTGTGA
HIF1A_HUMAN.H11MO.0.C		chr22	24982089	24982096	-	1.55	TCAAGTGG
HIF1A_HUMAN.H11MO.0.C		chr13	30617037	30617044	+	1.52	CCACATGA
HIF1A_HUMAN.H11MO.0.C		chr12	105705858	105705865	+	1.50	GGGCGTCA
HIF1A_HUMAN.H11MO.0.C		chr4	140282008	140282015	-	1.50	GGCAGTGT
HIF1A_HUMAN.H11MO.0.C		chr2	202809018	202809025	+	1.48	AAGCATGA
HIF1A_HUMAN.H11MO.0.C		chr22	42995205	42995212	-	1.47	CAGGGTGC
HIF1A_HUMAN.H11MO.0.C		chr19	5791259	5791266	+	1.46	GCTCGTGA
HIF1A_HUMAN.H11MO.0.C		chr17	82531747	82531754	+	1.44	CGGGGTGA
HIF1A_HUMAN.H11MO.0.C		chr8	145020193	145020200	-	1.44	TAGCATGC
HIF1A_HUMAN.H11MO.0.C		chr9	78011189	78011196	-	1.43	GGCAGTGG
HIF1A_HUMAN.H11MO.0.C		chr10	110167901	110167908	-	1.42	TTACATGT
HIF1A_HUMAN.H11MO.0.C		chr11	17244790	17244797	-	1.42	AACAGTGC
HIF1A_HUMAN.H11MO.0.C		chr5	135462408	135462415	-	1.42	AACAGTGC
#
ARNT_HUMAN.H11MO.0.B		chr9	108951787	108951795	-	8.59	TAGCGTGCC
ARNT_HUMAN.H11MO.0.B		chr7	112124611	112124619	+	8.17	TGACGTGAA
ARNT_HUMAN.H11MO.0.B		chr7	116953295	116953303	+	8.16	CCACGTGAT
ARNT_HUMAN.H11MO.0.B		chr12	103966180	103966188	+	8.03	GCGCGTGCG
ARNT_HUMAN.H11MO.0.B		chr11	73818581	73818589	-	7.40	GTATGTGCT
ARNT_HUMAN.H11MO.0.B		chr12	28313656	28313664	+	7.08	AGGCGTGAA
ARNT_HUMAN.H11MO.0.B		chr12	28313662	28313670	+	6.98	GAATGTGCC
ARNT_HUMAN.H11MO.0.B		chr10	84296608	84296616	+	6.23	CTTCGTGCA
ARNT_HUMAN.H11MO.0.B		chr14	94637230	94637238	+	6.18	GAATGTGAC
ARNT_HUMAN.H11MO.0.B		chr16	23060897	23060905	+	6.06	CCACGTGGC
ARNT_HUMAN.H11MO.0.B		chr2	71545884	71545892	-	6.00	GCCCGTGAC
ARNT_HUMAN.H11MO.0.B		chr2	43250244	43250252	-	5.85	TAGCGTGAA
ARNT_HUMAN.H11MO.0.B		chr8	56173824	56173832	-	5.75	GTGTGTGCA
ARNT_HUMAN.H11MO.0.B		chr11	120861683	120861691	-	5.72	CCATGTGCC
ARNT_HUMAN.H11MO.0.B		chr3	37183532	37183540	-	5.69	GTGAGTGCC
ARNT_HUMAN.H11MO.0.B		chr22	38178176	38178184	-	5.55	TACCGTGCC
ARNT_HUMAN.H11MO.0.B		chr12	95674896	95674904	+	5.49	TTATGTGCT
ARNT_HUMAN.H11MO.0.B		chr19	5791259	5791267	+	5.33	GCTCGTGAC
ARNT_HUMAN.H11MO.0.B		chr11	125128628	125128636	-	5.29	GGATGTGAA
ARNT_HUMAN.H11MO.0.B		chr15	55357941	55357949	+	5.29	GGATGTGAA
ARNT_HUMAN.H11MO.0.B		chr7	99030088	99030096	+	5.29	GGATGTGAA
ARNT_HUMAN.H11MO.0.B		chr1	183608477	183608485	-	5.29	GGATGTGAA
ARNT_HUMAN.H11MO.0.B		chr7	138545664	138545672	-	5.23	GGAAGTGAC
ARNT_HUMAN.H11MO.0.B		chr11	119811039	119811047	-	5.23	GGAAGTGAC
ARNT_HUMAN.H11MO.0.B		chr1	45617848	45617856	-	5.23	GGAAGTGAC
ARNT_HUMAN.H11MO.0.B		chr7	149985086	149985094	+	5.15	CTGTGTGCA
ARNT_HUMAN.H11MO.0.B		chr2	230687811	230687819	-	5.12	ATCCGTGAG
ARNT_HUMAN.H11MO.0.B		chr2	118882816	118882824	-	5.10	CAGTGTGCC
ARNT_HUMAN.H11MO.0.B		chr5	151239503	151239511	+	5.09	GTGTGTGAG
ARNT_HUMAN.H11MO.0.B		chr10	11450479	11450487	+	5.09	GTGTGTGAG
ARNT_HUMAN.H11MO.0.B		chr2	1744888	1744896	-	5.05	AATCGTGCC
ARNT_HUMAN.H11MO.0.B		chr7	112124606	112124614	+	4.92	CCATGTGAC
ARNT_HUMAN.H11MO.0.B		chr12	76821070	76821078	-	4.92	CCATGTGAC
ARNT_HUMAN.H11MO.0.B		chr21	45130379	45130387	+	4.75	GCATGTGCT
ARNT_HUMAN.H11MO.0.B		chr7	116953294	116953302	-	4.75	TCACGTGGC
ARNT_HUMAN.H11MO.0.B		chr3	111978914	111978922	+	4.51	GCATGTGCG
ARNT_HUMAN.H11MO.0.B		chr4	186068205	186068213	-	4.39	CAAAGTGCC
ARNT_HUMAN.H11MO.0.B		chr11	77581027	77581035	+	4.39	GGGTGTGAT
ARNT_HUMAN.H11MO.0.B		chr5	16919491	16919499	+	4.35	CTGTGTGAA
ARNT_HUMAN.H11MO.0.B		chr5	143985863	143985871	+	4.30	CTGCATGCC
ARNT_HUMAN.H11MO.0.B		chr14	57067091	57067099	+	4.27	CACCGTGAG
ARNT_HUMAN.H11MO.0.B		chr1	220099806	220099814	+	4.27	TAATGTGAC
ARNT_HUMAN.H11MO.0.B		chr16	23060896	23060904	-	4.26	CCACGTGGG
ARNT_HUMAN.H11MO.0.B		chr11	10511812	10511820	-	4.21	TTGTGTGCT
ARNT_HUMAN.H11MO.0.B		chr5	16552912	16552920	-	4.15	GGGTGTGAG
ARNT_HUMAN.H11MO.0.B		chr2	74671705	74671713	-	4.11	TGAAGTGCC
ARNT_HUMAN.H11MO.0.B		chr5	16744050	16744058	+	4.09	TCCCGTGAC
ARNT_HUMAN.H11MO.0.B		chr9	100438071	100438079	-	4.01	ATGTGTGCA
ARNT_HUMAN.H11MO.0.B		chr8	93068684	93068692	+	4.01	ATGTGTGCA
ARNT_HUMAN.H11MO.0.B		chr14	32022154	32022162	+	3.96	GCATGTGAT
ARNT_HUMAN.H11MO.0.B		chr1	20785446	20785454	-	3.78	CAATGTGAG
ARNT_HUMAN.H11MO.0.B		chr10	10502511	10502519	+	3.67	GGAAGTGAT
ARNT_HUMAN.H11MO.0.B		chr2	181791359	181791367	-	3.61	CCCCGTGAG
ARNT_HUMAN.H11MO.0.B		chr12	105705862	105705870	-	3.60	TCATGTGAC
ARNT_HUMAN.H11MO.0.B		chr1	108704704	108704712	-	3.51	GGATGTGTG
ARNT_HUMAN.H11MO.0.B		chr3	143135244	143135252	-	3.50	AGAAGTGAC
ARNT_HUMAN.H11MO.0.B		chr12	76780521	76780529	-	3.50	AGAAGTGAC
ARNT_HUMAN.H11MO.0.B		chr12	77133746	77133754	-	3.44	GTCCGTGGT
ARNT_HUMAN.H11MO.0.B		chr3	5226948	5226956	-	3.43	GGAAGTGAG
ARNT_HUMAN.H11MO.0.B		chr7	73774090	73774098	-	3.43	GGAAGTGAG
ARNT_HUMAN.H11MO.0.B		chr1	160031234	160031242	-	3.40	TCGCGTGTG
ARNT_HUMAN.H11MO.0.B		chr12	105705858	105705866	+	3.39	GGGCGTCAC
ARNT_HUMAN.H11MO.0.B		chr1	89976772	89976780	-	3.37	GGATGTGTA
ARNT_HUMAN.H11MO.0.B		chr11	108713547	108713555	+	3.34	GTGCATGCT
ARNT_HUMAN.H11MO.0.B		chr11	119811031	119811039	+	3.17	TTGTGTGAG
ARNT_HUMAN.H11MO.0.B		chr1	172325773	172325781	+	3.17	AAGTGTGAC
ARNT_HUMAN.H11MO.0.B		chr8	56173826	56173834	-	3.17	GTGTGTGTG
ARNT_HUMAN.H11MO.0.B		chr6	77039518	77039526	+	3.11	CAGAGTGCC
ARNT_HUMAN.H11MO.0.B		chr13	32731842	32731850	+	3.10	GAGTGTGAG
ARNT_HUMAN.H11MO.0.B		chr1	160031232	160031240	-	3.10	GCGTGTGCA
ARNT_HUMAN.H11MO.0.B		chr20	41141613	41141621	-	3.02	ACATGTGCT
ARNT_HUMAN.H11MO.0.B		chr12	56269345	56269353	+	3.00	CCATGTGTC
ARNT_HUMAN.H11MO.0.B		chr18	28736079	28736087	-	2.98	GAGTGTGTC
ARNT_HUMAN.H11MO.0.B		chr12	77133731	77133739	-	2.92	ATCTGTGCC
ARNT_HUMAN.H11MO.0.B		chr20	37699364	37699372	-	2.89	AAATGTGAT
ARNT_HUMAN.H11MO.0.B		chr10	44820774	44820782	+	2.84	TGGAGTGCC
ARNT_HUMAN.H11MO.0.B		chr9	4678822	4678830	-	2.80	CAACATGAC
ARNT_HUMAN.H11MO.0.B		chr10	69278237	69278245	-	2.76	GCAAGTGCT
ARNT_HUMAN.H11MO.0.B		chr10	110167909	110167917	-	2.75	CTAGGTGCT
ARNT_HUMAN.H11MO.0.B		chr16	77579881	77579889	+	2.74	CTGCTTGCC
ARNT_HUMAN.H11MO.0.B		chr1	21817809	21817817	-	2.64	GGACATGAG
ARNT_HUMAN.H11MO.0.B		chr11	119166500	119166508	+	2.56	CGGCATGAC
ARNT_HUMAN.H11MO.0.B		chr2	61225926	61225934	-	2.55	TGAAGTGCT
ARNT_HUMAN.H11MO.0.B		chr9	109440885	109440893	+	2.49	CTCTGTGCT
ARNT_HUMAN.H11MO.0.B		chr3	42021156	42021164	+	2.39	TTATGTGTA
ARNT_HUMAN.H11MO.0.B		chr1	28772462	28772470	-	2.36	CTGAGTGAA
ARNT_HUMAN.H11MO.0.B		chr12	46387098	46387106	+	2.31	CAGCATGCC
ARNT_HUMAN.H11MO.0.B		chr5	132526874	132526882	+	2.26	AGCCGTGTG
ARNT_HUMAN.H11MO.0.B		chr8	56173828	56173836	-	2.23	GGGTGTGTG
ARNT_HUMAN.H11MO.0.B		chr6	166341580	166341588	+	2.16	CCAAGTGCT
ARNT_HUMAN.H11MO.0.B		chr2	223801132	223801140	+	2.16	GGGCATGCG
ARNT_HUMAN.H11MO.0.B		chr12	5167112	5167120	+	2.15	GGGAGTGAG
ARNT_HUMAN.H11MO.0.B		chr14	55297799	55297807	-	2.15	GGCTGTGCT
ARNT_HUMAN.H11MO.0.B		chr13	30617037	30617045	+	2.13	CCACATGAC
ARNT_HUMAN.H11MO.0.B		chr8	92818499	92818507	+	2.13	GAAGGTGAC
ARNT_HUMAN.H11MO.0.B		chr12	56269351	56269359	-	2.09	ATACTTGAC
ARNT_HUMAN.H11MO.0.B		chr11	16252586	16252594	+	2.08	CCGTGTGAT
ARNT_HUMAN.H11MO.0.B		chr8	56173819	56173827	+	2.03	GTTTGTGCA
ARNT_HUMAN.H11MO.0.B		chr7	38883977	38883985	+	1.98	CTATGTGGA
ARNT_HUMAN.H11MO.0.B		chr21	45130378	45130386	-	1.97	GCACATGCT
ARNT_HUMAN.H11MO.0.B		chr1	24752114	24752122	+	1.94	CTGCTTGAC
ARNT_HUMAN.H11MO.0.B		chr1	16056272	16056280	-	1.93	CAATGTGGC
ARNT_HUMAN.H11MO.0.B		chr2	48357157	48357165	-	1.90	TTACGTTAC
ARNT_HUMAN.H11MO.0.B		chr3	184202074	184202082	-	1.90	GTACATGTT
ARNT_HUMAN.H11MO.0.B		chr10	61633788	61633796	+	1.86	GCATGTGGC
ARNT_HUMAN.H11MO.0.B		chr12	46387102	46387110	+	1.83	ATGCCTGCC
ARNT_HUMAN.H11MO.0.B		chr19	5791268	5791276	-	1.75	CCCCGTGGC
ARNT_HUMAN.H11MO.0.B		chr3	111978913	111978921	-	1.73	GCACATGCG
ARNT_HUMAN.H11MO.0.B		chr10	44966878	44966886	+	1.67	TCATGTGAA
ARNT_HUMAN.H11MO.0.B		chr16	66701110	66701118	+	1.64	GGATGTGGA
ARNT_HUMAN.H11MO.0.B		chr8	115854899	115854907	-	1.64	GGATGTGGA
ARNT_HUMAN.H11MO.0.B		chr8	115854905	115854913	-	1.64	GGATGTGGA
ARNT_HUMAN.H11MO.0.B		chr5	151239501	151239509	+	1.63	CGGTGTGTG
ARNT_HUMAN.H11MO.0.B		chr14	32022153	32022161	-	1.61	TCACATGCC
ARNT_HUMAN.H11MO.0.B		chr10	125137763	125137771	-	1.61	GGAGGTGAT
ARNT_HUMAN.H11MO.0.B		chr7	13796477	13796485	+	1.60	CCACCTGCC
ARNT_HUMAN.H11MO.0.B		chr14	89767942	89767950	-	1.60	CCACCTGCC
ARNT_HUMAN.H11MO.0.B		chr7	21305580	21305588	+	1.56	CTGCATGAA
ARNT_HUMAN.H11MO.0.B		chr12	5167101	5167109	+	1.55	CAGAGTGCT
ARNT_HUMAN.H11MO.0.B		chr10	110167899	110167907	+	1.52	GTACATGTA
ARNT_HUMAN.H11MO.0.B		chr12	95674890	95674898	-	1.51	TAAAGTGCT
ARNT_HUMAN.H11MO.0.B		chr3	153977329	153977337	+	1.49	TTGTGTGTT
ARNT_HUMAN.H11MO.0.B		chr19	5791263	5791271	-	1.47	TGGCGTCAC
ARNT_HUMAN.H11MO.0.B		chr9	108951774	108951782	-	1.46	CTCTGTGAG
ARNT_HUMAN.H11MO.0.B		chr1	108704702	108704710	-	1.43	ATGTGTGTG
ARNT_HUMAN.H11MO.0.B		chr8	41944295	41944303	+	1.42	TTGCATGCT
ARNT_HUMAN.H11MO.0.B		chr22	24982093	24982101	+	1.42	TTGAGTGAT
ARNT_HUMAN.H11MO.0.B		chr11	60844328	60844336	-	1.41	GGACGGGTC
ARNT_HUMAN.H11MO.0.B		chr6	44079305	44079313	-	1.38	TGAAGTGAA
ARNT_HUMAN.H11MO.0.B		chr4	183439055	183439063	+	1.35	GAGCTTGCC
ARNT_HUMAN.H11MO.0.B		chr1	246218971	246218979	-	1.32	CTCTGTGAA
ARNT_HUMAN.H11MO.0.B		chr9	4866734	4866742	+	1.30	CTACGTTTC
ARNT_HUMAN.H11MO.0.B		chr18	67783806	67783814	-	1.27	CACTGTGAC
ARNT_HUMAN.H11MO.0.B		chr10	75167087	75167095	-	1.27	CACTGTGAC
ARNT_HUMAN.H11MO.0.B		chr21	15062170	15062178	-	1.27	CCATGTGGC
ARNT_HUMAN.H11MO.0.B		chr3	12990996	12991004	-	1.26	CTCAGTGAC
ARNT_HUMAN.H11MO.0.B		chr1	30715401	30715409	-	1.25	GGAGGTGTC
ARNT_HUMAN.H11MO.0.B		chr19	35748280	35748288	-	1.19	TAGTGTGAG
ARNT_HUMAN.H11MO.0.B		chr10	11450477	11450485	+	1.18	GAGTGTGTG
ARNT_HUMAN.H11MO.0.B		chr14	23562930	23562938	+	1.13	CTACATGGC
ARNT_HUMAN.H11MO.0.B		chr17	60577728	60577736	+	1.11	GGCTGTGAG
ARNT_HUMAN.H11MO.0.B		chr7	112124610	112124618	-	1.04	TCACGTCAC
ARNT_HUMAN.H11MO.0.B		chr7	108566949	108566957	-	1.04	TTATGTGGT
ARNT_HUMAN.H11MO.0.B		chr1	150922672	150922680	+	1.02	CTTTGTGAT
ARNT_HUMAN.H11MO.0.B		chr7	76754500	76754508	-	0.99	TTACCTGCA
ARNT_HUMAN.H11MO.0.B		chr10	61633787	61633795	-	0.99	CCACATGCA
ARNT_HUMAN.H11MO.0.B		chr11	122866468	122866476	+	0.93	AACTGTGCC
ARNT_HUMAN.H11MO.0.B		chr1	81965378	81965386	-	0.92	GAACCTGCA
ARNT_HUMAN.H11MO.0.B		chr2	191847305	191847313	+	0.90	AAACATGCT
ARNT_HUMAN.H11MO.0.B		chr1	37410904	37410912	-	0.89	AGGCGTCCT
ARNT_HUMAN.H11MO.0.B		chr8	19077409	19077417	+	0.86	CAACATGAA
ARNT_HUMAN.H11MO.0.B		chr10	44966877	44966885	-	0.82	TCACATGAC
ARNT_HUMAN.H11MO.0.B		chr20	41141614	41141622	+	0.81	GCACATGTC
ARNT_HUMAN.H11MO.0.B		chr2	223801136	223801144	+	0.79	ATGCGTCAG
ARNT_HUMAN.H11MO.0.B		chr8	65670378	65670386	+	0.79	TAATGTGTT
ARNT_HUMAN.H11MO.0.B		chr7	72691474	72691482	+	0.75	CAGAGTGAT
ARNT_HUMAN.H11MO.0.B		chr5	58294927	58294935	+	0.74	TTCAGTGCC
ARNT_HUMAN.H11MO.0.B		chr20	41141615	41141623	-	0.72	GGACATGTG
ARNT_HUMAN.H11MO.0.B		chr8	145020191	145020199	+	0.69	GCGCATGCT
ARNT_HUMAN.H11MO.0.B		chr12	46387099	46387107	-	0.66	AGGCATGCT
ARNT_HUMAN.H11MO.0.B		chr20	50093371	50093379	+	0.66	TTATGTGGA
ARNT_HUMAN.H11MO.0.B		chr19	43605371	43605379	-	0.66	TTATGTGGA
