## Supplementary material for "The cistrome response to hypoxia in human umbilical vein endothelial cells": Singh--Bass_Supplemental_FILE_S6: 3h_loss_sites.tsv

motif_ID	motif_ALT_ID	seq_ID	site_Start	site_End	site_Strand	site_Score	site_Sequence
ARNT_HUMAN.H11MO.0.B		chr7	150778916	150778924	+	11.43	GTACGTGAT
ARNT_HUMAN.H11MO.0.B		chr6	85363684	85363692	-	10.41	TGACGTGAC
#
EPAS1_HUMAN.H11MO.0.B		chr7	150778916	150778924	+	11.82	GTACGTGAT
EPAS1_HUMAN.H11MO.0.B		chr13	101818788	101818796	+	9.74	GAACGTGAA
EPAS1_HUMAN.H11MO.0.B		chr6	85363684	85363692	-	9.70	TGACGTGAC
#
HIF1A_HUMAN.H11MO.0.C		chr7	150778916	150778923	+	11.03	GTACGTGA
HIF1A_HUMAN.H11MO.0.C		chr13	101818788	101818795	+	10.69	GAACGTGA
HIF1A_HUMAN.H11MO.0.C		chr16	25036262	25036269	-	10.32	GGAAGTGC
HIF1A_HUMAN.H11MO.0.C		chr6	53330307	53330314	-	9.32	GTAAGTGC
HIF1A_HUMAN.H11MO.0.C		chr6	85363685	85363692	-	9.06	TGACGTGA
HIF1A_HUMAN.H11MO.0.C		chr11	4690154	4690161	+	9.01	GGATGTGC
HIF1A_HUMAN.H11MO.0.C		chr6	16876288	16876295	+	8.97	GAAAGTGC
HIF1A_HUMAN.H11MO.0.C		chr22	41499346	41499353	-	8.97	GAAAGTGC
