## Supplementary material for "The cistrome response to hypoxia in human umbilical vein endothelial cells": Singh--Bass_Supplemental_FILE_S7: control_hif_cCREs_sea.tsv

RANK	DB	ID	ALT_ID	CONSENSUS	TP	TP%	FP	FP%	ENR_RATIO	SCORE_THR	PVALUE	LOG_PVALUE	EVALUE	LOG_EVALUE	QVALUE	LOG_QVALUE
1	motif_db/HUMAN/HOCOMOCOv11_core_HUMAN_mono_meme_format.meme	HIF1A_HUMAN.H11MO.0.C		GDACGTGM	671	99.26	184	27.22	3.63	7.5	9.14e-203	-465.21	3.66e-200	-459.22	2.27e-200	-459.70
2	motif_db/HUMAN/HOCOMOCOv11_core_HUMAN_mono_meme_format.meme	ARNT_HUMAN.H11MO.0.B		STACGTGMC	652	96.45	206	30.47	3.15	6.9	1.51e-161	-370.31	6.04e-159	-364.31	1.87e-159	-365.49
3	motif_db/HUMAN/HOCOMOCOv11_core_HUMAN_mono_meme_format.meme	EPAS1_HUMAN.H11MO.0.B		VTACGTGMC	491	72.63	104	15.38	4.69	8.2	2.67e-106	-243.09	1.07e-103	-237.10	2.21e-104	-238.68
4	motif_db/HUMAN/HOCOMOCOv11_core_HUMAN_mono_meme_format.meme	AHR_HUMAN.H11MO.0.B		DTYGCGTGM	630	93.20	495	73.22	1.27	1.5	6.13e-24	-53.45	2.46e-21	-47.46	3.80e-22	-49.32
5	motif_db/HUMAN/HOCOMOCOv11_core_HUMAN_mono_meme_format.meme	KLF4_HUMAN.H11MO.0.A		WGGGYGKGGC	193	28.55	109	16.12	1.76	6	2.57e-8	-17.48	1.03e-5	-11.48	1.27e-6	-13.57
6	motif_db/HUMAN/HOCOMOCOv11_core_HUMAN_mono_meme_format.meme	TFEB_HUMAN.H11MO.0.C		RGTCACGTG	67	9.91	20	2.96	3.24	4.7	9.04e-8	-16.22	3.62e-5	-10.23	3.74e-6	-12.50
7	motif_db/HUMAN/HOCOMOCOv11_core_HUMAN_mono_meme_format.meme	KLF9_HUMAN.H11MO.0.C		GRRGKGGGCGTGGCC	158	23.37	101	14.94	1.56	4.3	5.18e-5	-9.87	2.08e-2	-3.87	1.84e-3	-6.30
8	motif_db/HUMAN/HOCOMOCOv11_core_HUMAN_mono_meme_format.meme	SP3_HUMAN.H11MO.0.B		SGVVGGGGGCGGGGCBRGSS	503	74.41	438	64.79	1.15	0.1	7.55e-5	-9.49	3.03e-2	-3.50	2.12e-3	-6.16
9	motif_db/HUMAN/HOCOMOCOv11_core_HUMAN_mono_meme_format.meme	TFE2_HUMAN.H11MO.0.A		SMCAGCTGCWB	462	68.34	394	58.28	1.17	0.96	7.69e-5	-9.47	3.08e-2	-3.48	2.12e-3	-6.16
10	motif_db/HUMAN/HOCOMOCOv11_core_HUMAN_mono_meme_format.meme	BMAL1_HUMAN.H11MO.0.A		KSCACGTGHSY	609	90.09	564	83.43	1.08	0.95	1.96e-4	-8.54	7.86e-2	-2.54	4.86e-3	-5.33
11	motif_db/HUMAN/HOCOMOCOv11_core_HUMAN_mono_meme_format.meme	KLF1_HUMAN.H11MO.0.A		DGGGYGKGGCYGGG	139	20.56	90	13.31	1.54	6.9	2.41e-4	-8.33	9.67e-2	-2.34	5.44e-3	-5.21
12	motif_db/HUMAN/HOCOMOCOv11_core_HUMAN_mono_meme_format.meme	JUND_HUMAN.H11MO.0.A		RRTGAGTCAYY	36	5.33	12	1.78	2.85	9.3	2.88e-4	-8.15	1.16e-1	-2.16	5.95e-3	-5.12
13	motif_db/HUMAN/HOCOMOCOv11_core_HUMAN_mono_meme_format.meme	ZN816_HUMAN.H11MO.0.C		AAARAAGGGGGACATGYWGGG	300	44.38	238	35.21	1.26	0.47	3.47e-4	-7.97	1.39e-1	-1.97	6.62e-3	-5.02
14	motif_db/HUMAN/HOCOMOCOv11_core_HUMAN_mono_meme_format.meme	FOSB_HUMAN.H11MO.0.A		RTGAGTCAB	19	2.81	3	0.44	5	12	3.90e-4	-7.85	1.56e-1	-1.85	6.91e-3	-4.97
15	motif_db/HUMAN/HOCOMOCOv11_core_HUMAN_mono_meme_format.meme	FOXJ2_HUMAN.H11MO.0.C		TGTTTRTTTW	250	36.98	194	28.70	1.29	0.14	7.17e-4	-7.24	2.87e-1	-1.25	1.19e-2	-4.44
16	motif_db/HUMAN/HOCOMOCOv11_core_HUMAN_mono_meme_format.meme	FOSL2_HUMAN.H11MO.0.A		NDRTGAGTCAYH	27	3.99	8	1.18	3.11	9.9	8.21e-4	-7.11	3.29e-1	-1.11	1.27e-2	-4.36
17	motif_db/HUMAN/HOCOMOCOv11_core_HUMAN_mono_meme_format.meme	MYC_HUMAN.H11MO.0.A		RCCACGTGCTB	554	81.95	507	75.00	1.09	1.1	1.15e-3	-6.77	4.61e-1	-0.77	1.68e-2	-4.09
18	motif_db/HUMAN/HOCOMOCOv11_core_HUMAN_mono_meme_format.meme	EGR2_HUMAN.H11MO.0.A		GRGRRKGWGKGGGHGGRG	86	12.72	52	7.69	1.64	8.6	1.46e-3	-6.53	5.86e-1	-0.54	1.91e-2	-3.96
19	motif_db/HUMAN/HOCOMOCOv11_core_HUMAN_mono_meme_format.meme	FOXA1_HUMAN.H11MO.0.A		TGTTTACWYWGB	51	7.54	25	3.70	2	9	1.46e-3	-6.53	5.87e-1	-0.53	1.91e-2	-3.96
20	motif_db/HUMAN/HOCOMOCOv11_core_HUMAN_mono_meme_format.meme	MXI1_HUMAN.H11MO.0.A		VCACGTGGSNGSBGS	637	94.23	608	89.94	1.05	0.031	2.30e-3	-6.08	9.21e-1	-0.08	2.85e-2	-3.56
21	motif_db/HUMAN/HOCOMOCOv11_core_HUMAN_mono_meme_format.meme	STAT2_HUMAN.H11MO.0.A		RRGRAAAHGAAACTGAAAV	185	27.37	140	20.71	1.32	0.45	2.53e-3	-5.98	1.01e0	0.01	2.97e-2	-3.52
22	motif_db/HUMAN/HOCOMOCOv11_core_HUMAN_mono_meme_format.meme	KLF12_HUMAN.H11MO.0.C		VGGGGCGGGGC	339	50.15	287	42.46	1.18	1.3	2.69e-3	-5.92	1.08e0	0.08	2.97e-2	-3.52
23	motif_db/HUMAN/HOCOMOCOv11_core_HUMAN_mono_meme_format.meme	IRF1_HUMAN.H11MO.0.A		RAAANWGAAASTGAAASYRR	168	24.85	125	18.49	1.34	0.21	2.75e-3	-5.89	1.10e0	0.10	2.97e-2	-3.52
24	motif_db/HUMAN/HOCOMOCOv11_core_HUMAN_mono_meme_format.meme	P63_HUMAN.H11MO.0.A		DRCAWGYCCAGRCWTGYYB	235	34.76	188	27.81	1.25	1.3	3.47e-3	-5.66	1.39e0	0.33	3.51e-2	-3.35
25	motif_db/HUMAN/HOCOMOCOv11_core_HUMAN_mono_meme_format.meme	FOS_HUMAN.H11MO.0.A		VTGAGTCAB	13	1.92	2	0.30	4.67	13	3.54e-3	-5.64	1.42e0	0.35	3.51e-2	-3.35
26	motif_db/HUMAN/HOCOMOCOv11_core_HUMAN_mono_meme_format.meme	FOXC1_HUMAN.H11MO.0.C		CDWTGTTTACTTWRG	70	10.36	42	6.21	1.65	2.6	3.74e-3	-5.59	1.50e0	0.41	3.51e-2	-3.35
27	motif_db/HUMAN/HOCOMOCOv11_core_HUMAN_mono_meme_format.meme	KLF15_HUMAN.H11MO.0.A		RGGGMGGRGVDGGGGGRGG	374	55.33	324	47.93	1.15	0.0021	3.82e-3	-5.57	1.53e0	0.43	3.51e-2	-3.35
28	motif_db/HUMAN/HOCOMOCOv11_core_HUMAN_mono_meme_format.meme	ZBT17_HUMAN.H11MO.0.A		SRRGGWGGGGGAGGGGMRR	174	25.74	134	19.82	1.3	6.6	5.68e-3	-5.17	2.28e0	0.82	4.99e-2	-3.00
29	motif_db/HUMAN/HOCOMOCOv11_core_HUMAN_mono_meme_format.meme	JUNB_HUMAN.H11MO.0.A		DVTGAGTCABH	21	3.11	7	1.04	2.75	11	5.83e-3	-5.14	2.34e0	0.85	4.99e-2	-3.00
30	motif_db/HUMAN/HOCOMOCOv11_core_HUMAN_mono_meme_format.meme	NANOG_HUMAN.H11MO.0.A		BYYWTTGWNATGCAAAT	43	6.36	23	3.40	1.83	9.4	7.95e-3	-4.84	3.19e0	1.16	6.57e-2	-2.72
31	motif_db/HUMAN/HOCOMOCOv11_core_HUMAN_mono_meme_format.meme	ZN329_HUMAN.H11MO.0.C		CTGGATCMAGCCRTRCCTGA	30	4.44	14	2.07	2.07	0.0092	1.02e-2	-4.58	4.11e0	1.41	8.08e-2	-2.52
32	motif_db/HUMAN/HOCOMOCOv11_core_HUMAN_mono_meme_format.meme	PDX1_HUMAN.H11MO.0.A		TGATTGATK	18	2.66	6	0.89	2.71	11	1.07e-2	-4.53	4.31e0	1.46	8.08e-2	-2.52
33	motif_db/HUMAN/HOCOMOCOv11_core_HUMAN_mono_meme_format.meme	HXA9_HUMAN.H11MO.0.B		RTGATTTATKR	34	5.03	17	2.51	1.94	10	1.08e-2	-4.53	4.31e0	1.46	8.08e-2	-2.52
34	motif_db/HUMAN/HOCOMOCOv11_core_HUMAN_mono_meme_format.meme	P53_HUMAN.H11MO.0.A		DGRCATGYCCAGRCATGYCY	74	10.95	49	7.25	1.5	3.7	1.15e-2	-4.47	4.59e0	1.52	8.30e-2	-2.49
35	motif_db/HUMAN/HOCOMOCOv11_core_HUMAN_mono_meme_format.meme	FOXA3_HUMAN.H11MO.0.B		CHTGTTTACWTWG	31	4.59	15	2.22	2	9.6	1.17e-2	-4.45	4.70e0	1.55	8.30e-2	-2.49
36	motif_db/HUMAN/HOCOMOCOv11_core_HUMAN_mono_meme_format.meme	SRY_HUMAN.H11MO.0.B		YWTTGTTTH	365	53.99	323	47.78	1.13	4	1.28e-2	-4.36	5.15e0	1.64	8.53e-2	-2.46
37	motif_db/HUMAN/HOCOMOCOv11_core_HUMAN_mono_meme_format.meme	KLF6_HUMAN.H11MO.0.A		GSRRGGGHGGGGMHGGGRV	502	74.26	464	68.64	1.08	1.9	1.29e-2	-4.35	5.18e0	1.64	8.53e-2	-2.46
38	motif_db/HUMAN/HOCOMOCOv11_core_HUMAN_mono_meme_format.meme	SOX2_HUMAN.H11MO.0.A		BBCCTTTGTYYYB	71	10.50	47	6.95	1.5	8.4	1.32e-2	-4.33	5.28e0	1.66	8.53e-2	-2.46
39	motif_db/HUMAN/HOCOMOCOv11_core_HUMAN_mono_meme_format.meme	JUN_HUMAN.H11MO.0.A		DRTGAGTCAYH	19	2.81	7	1.04	2.5	11	1.37e-2	-4.29	5.51e0	1.71	8.53e-2	-2.46
40	motif_db/HUMAN/HOCOMOCOv11_core_HUMAN_mono_meme_format.meme	ZSC22_HUMAN.H11MO.0.C		RGKCWGAGGGMGGAGG	22	3.25	9	1.33	2.3	11	1.38e-2	-4.28	5.54e0	1.71	8.53e-2	-2.46
41	motif_db/HUMAN/HOCOMOCOv11_core_HUMAN_mono_meme_format.meme	ZN214_HUMAN.H11MO.0.C		WCMWTYYTRWGSMHYTTGATGA	119	17.60	89	13.17	1.33	5.5	1.43e-2	-4.25	5.74e0	1.75	8.53e-2	-2.46
42	motif_db/HUMAN/HOCOMOCOv11_core_HUMAN_mono_meme_format.meme	NDF1_HUMAN.H11MO.0.A		RRCAGATGGY	67	9.91	44	6.51	1.51	8	1.45e-2	-4.24	5.80e0	1.76	8.53e-2	-2.46
43	motif_db/HUMAN/HOCOMOCOv11_core_HUMAN_mono_meme_format.meme	HXB7_HUMAN.H11MO.0.C		TTGATTRATK	122	18.05	92	13.61	1.32	0.014	1.53e-2	-4.18	6.12e0	1.81	8.81e-2	-2.43
44	motif_db/HUMAN/HOCOMOCOv11_core_HUMAN_mono_meme_format.meme	SRBP1_HUMAN.H11MO.0.A		DGTSRGGTGAB	145	21.45	113	16.72	1.28	7	1.59e-2	-4.14	6.37e0	1.85	8.96e-2	-2.41
45	motif_db/HUMAN/HOCOMOCOv11_core_HUMAN_mono_meme_format.meme	FOXP2_HUMAN.H11MO.0.C		BTGTTTACH	77	11.39	53	7.84	1.44	8.6	1.68e-2	-4.09	6.72e0	1.91	9.24e-2	-2.38
46	motif_db/HUMAN/HOCOMOCOv11_core_HUMAN_mono_meme_format.meme	HNF1A_HUMAN.H11MO.0.C		DGTTAATKATTAACH	120	17.75	91	13.46	1.32	5.7	1.79e-2	-4.03	7.16e0	1.97	9.62e-2	-2.34
47	motif_db/HUMAN/HOCOMOCOv11_core_HUMAN_mono_meme_format.meme	IRF8_HUMAN.H11MO.0.B		RAAARRGGAASTGAAASTDR	243	35.95	206	30.47	1.18	0.38	1.88e-2	-3.97	7.53e0	2.02	9.73e-2	-2.33
48	motif_db/HUMAN/HOCOMOCOv11_core_HUMAN_mono_meme_format.meme	SP1_HUMAN.H11MO.0.A		VGGGGGCGGGGCCKGGGGGGGG	10	1.48	2	0.30	3.67	17	1.89e-2	-3.97	7.57e0	2.02	9.73e-2	-2.33
49	motif_db/HUMAN/HOCOMOCOv11_core_HUMAN_mono_meme_format.meme	ZBTB6_HUMAN.H11MO.0.C		GGWGMTGGAGCCD	8	1.18	1	0.15	4.5	12	1.92e-2	-3.95	7.71e0	2.04	9.73e-2	-2.33
50	motif_db/HUMAN/HOCOMOCOv11_core_HUMAN_mono_meme_format.meme	HINFP_HUMAN.H11MO.0.C		DMSHHMGCGGACGTTV	15	2.22	5	0.74	2.67	10	2.00e-2	-3.91	8.00e0	2.08	9.90e-2	-2.31
51	motif_db/HUMAN/HOCOMOCOv11_core_HUMAN_mono_meme_format.meme	PEBB_HUMAN.H11MO.0.C		TYTGTGGTYWB	83	12.28	59	8.73	1.4	7.8	2.05e-2	-3.89	8.23e0	2.11	9.94e-2	-2.31
52	motif_db/HUMAN/HOCOMOCOv11_core_HUMAN_mono_meme_format.meme	ETS2_HUMAN.H11MO.0.B		RDVRGGAARVRRR	57	8.43	37	5.47	1.53	9.3	2.08e-2	-3.87	8.36e0	2.12	9.94e-2	-2.31
53	motif_db/HUMAN/HOCOMOCOv11_core_HUMAN_mono_meme_format.meme	FLI1_HUMAN.H11MO.0.A		SRRGGMAGGAAGGRRRGR	64	9.47	43	6.36	1.48	8.5	2.17e-2	-3.83	8.72e0	2.17	1.01e-1	-2.29
54	motif_db/HUMAN/HOCOMOCOv11_core_HUMAN_mono_meme_format.meme	KLF3_HUMAN.H11MO.0.B		GGRGVDGGGCGGGGCYGGG	102	15.09	76	11.24	1.34	7.8	2.21e-2	-3.81	8.84e0	2.18	1.01e-1	-2.29
55	motif_db/HUMAN/HOCOMOCOv11_core_HUMAN_mono_meme_format.meme	SOX3_HUMAN.H11MO.0.B		BCCWTTGTBYB	80	11.83	57	8.43	1.4	7.4	2.35e-2	-3.75	9.44e0	2.24	1.06e-1	-2.24
56	motif_db/HUMAN/HOCOMOCOv11_core_HUMAN_mono_meme_format.meme	ETS1_HUMAN.H11MO.0.A		RRRCMGGAAGTGG	274	40.53	238	35.21	1.15	3.4	2.48e-2	-3.70	9.96e0	2.30	1.07e-1	-2.23
57	motif_db/HUMAN/HOCOMOCOv11_core_HUMAN_mono_meme_format.meme	ZN449_HUMAN.H11MO.0.C		TGGTTGGGCTB	437	64.64	401	59.32	1.09	1.5	2.49e-2	-3.69	9.99e0	2.30	1.07e-1	-2.23
# SEA (Simple Enrichment Analysis): Version 5.5.7 compiled on Aug 29 2024 at 17:50:21
# The format of this file is described at https://meme-suite.org/meme/doc/sea-output-format.html.
# sea --verbosity 1 --oc . --thresh 10.0 --align center --p control_all_clusters_101.fa --m motif_db/HUMAN/HOCOMOCOv11_core_HUMAN_mono_meme_format.meme
