## Supplementary material for "The cistrome response to hypoxia in human umbilical vein endothelial cells": Singh--Bass_Supplemental_FILE_S7: hif_clusters_hmc2,3,4,5,9_sea.tsv

RANK	DB	ID	ALT_ID	CONSENSUS	TP	TP%	FP	FP%	ENR_RATIO	SCORE_THR	PVALUE	LOG_PVALUE	EVALUE	LOG_EVALUE	QVALUE	LOG_QVALUE
1	motif_db/HUMAN/HOCOMOCOv11_core_HUMAN_mono_meme_format.meme	CTCF_HUMAN.H11MO.0.A		YGGCCACCAGRKGGCRSYV	178	26.33	25	3.70	6.88	5.9	2.34e-34	-77.44	9.38e-32	-71.44	6.03e-32	-71.89
2	motif_db/HUMAN/HOCOMOCOv11_core_HUMAN_mono_meme_format.meme	FOSL2_HUMAN.H11MO.0.A		NDRTGAGTCAYH	135	19.97	12	1.78	10.5	10	1.60e-30	-68.61	6.42e-28	-62.61	2.06e-28	-63.75
3	motif_db/HUMAN/HOCOMOCOv11_core_HUMAN_mono_meme_format.meme	FOSL1_HUMAN.H11MO.0.A		KRVTGAGTCAYH	165	24.41	30	4.44	5.35	7.9	1.70e-27	-61.64	6.80e-25	-55.65	1.46e-25	-57.19
4	motif_db/HUMAN/HOCOMOCOv11_core_HUMAN_mono_meme_format.meme	FOSB_HUMAN.H11MO.0.A		RTGAGTCAB	171	25.30	34	5.03	4.91	9.2	5.12e-27	-60.54	2.05e-24	-54.54	2.71e-25	-56.57
5	motif_db/HUMAN/HOCOMOCOv11_core_HUMAN_mono_meme_format.meme	JUND_HUMAN.H11MO.0.A		RRTGAGTCAYY	149	22.04	23	3.40	6.25	8.9	5.26e-27	-60.51	2.11e-24	-54.52	2.71e-25	-56.57
6	motif_db/HUMAN/HOCOMOCOv11_core_HUMAN_mono_meme_format.meme	JUN_HUMAN.H11MO.0.A		DRTGAGTCAYH	164	24.26	32	4.73	5	8.5	3.94e-26	-58.50	1.58e-23	-52.50	1.69e-24	-54.74
7	motif_db/HUMAN/HOCOMOCOv11_core_HUMAN_mono_meme_format.meme	FOS_HUMAN.H11MO.0.A		VTGAGTCAB	185	27.37	52	7.69	3.51	8.1	2.03e-22	-49.95	8.13e-20	-43.96	7.46e-21	-46.34
8	motif_db/HUMAN/HOCOMOCOv11_core_HUMAN_mono_meme_format.meme	JUNB_HUMAN.H11MO.0.A		DVTGAGTCABH	217	32.10	76	11.24	2.83	7.1	2.91e-21	-47.29	1.17e-18	-41.29	9.37e-20	-43.81
9	motif_db/HUMAN/HOCOMOCOv11_core_HUMAN_mono_meme_format.meme	CTCFL_HUMAN.H11MO.0.A		GCCDSYAGGGGGCGCYV	84	12.43	7	1.04	10.6	12	3.48e-19	-42.50	1.39e-16	-36.51	9.96e-18	-39.15
10	motif_db/HUMAN/HOCOMOCOv11_core_HUMAN_mono_meme_format.meme	ETV2_HUMAN.H11MO.0.B		RRARRCAGGAARYRGS	191	28.25	85	12.57	2.23	3.9	4.15e-13	-28.51	1.66e-10	-22.52	1.07e-11	-25.26
11	motif_db/HUMAN/HOCOMOCOv11_core_HUMAN_mono_meme_format.meme	ETS1_HUMAN.H11MO.0.A		RRRCMGGAAGTGG	155	22.93	60	8.88	2.56	6.7	6.70e-13	-28.03	2.69e-10	-22.04	1.57e-11	-24.88
12	motif_db/HUMAN/HOCOMOCOv11_core_HUMAN_mono_meme_format.meme	GABPA_HUMAN.H11MO.0.A		GVVRCCGGAAGTGV	303	44.82	181	26.78	1.67	1.9	2.77e-12	-26.61	1.11e-9	-20.62	5.94e-11	-23.55
13	motif_db/HUMAN/HOCOMOCOv11_core_HUMAN_mono_meme_format.meme	ELK4_HUMAN.H11MO.0.A		SVCCGGAAGTGV	122	18.05	46	6.80	2.62	5.1	1.71e-10	-22.49	6.87e-8	-16.49	3.40e-9	-19.50
14	motif_db/HUMAN/HOCOMOCOv11_core_HUMAN_mono_meme_format.meme	BACH2_HUMAN.H11MO.0.A		TGCTGAGTCAB	154	22.78	69	10.21	2.21	6.9	2.51e-10	-22.11	1.01e-7	-16.11	4.62e-9	-19.19
15	motif_db/HUMAN/HOCOMOCOv11_core_HUMAN_mono_meme_format.meme	ETV4_HUMAN.H11MO.0.B		VRCAGGAARBR	191	28.25	98	14.50	1.94	7.6	4.00e-10	-21.64	1.60e-7	-15.65	6.87e-9	-18.80
16	motif_db/HUMAN/HOCOMOCOv11_core_HUMAN_mono_meme_format.meme	ERG_HUMAN.H11MO.0.A		RRRSAGGAAGYGG	245	36.24	143	21.15	1.71	5.1	5.36e-10	-21.35	2.15e-7	-15.35	8.64e-9	-18.57
17	motif_db/HUMAN/HOCOMOCOv11_core_HUMAN_mono_meme_format.meme	EHF_HUMAN.H11MO.0.B		VWACSAGGAAGTDVS	150	22.19	70	10.36	2.13	4.8	2.12e-9	-19.97	8.50e-7	-13.98	3.21e-8	-17.25
18	motif_db/HUMAN/HOCOMOCOv11_core_HUMAN_mono_meme_format.meme	ELF2_HUMAN.H11MO.0.C		RAVCCGGAAGTGR	389	57.54	282	41.72	1.38	2.1	3.79e-9	-19.39	1.52e-6	-13.40	5.43e-8	-16.73
19	motif_db/HUMAN/HOCOMOCOv11_core_HUMAN_mono_meme_format.meme	ELF5_HUMAN.H11MO.0.A		VGRASSAGGAAGTRV	246	36.39	150	22.19	1.64	4	6.08e-9	-18.92	2.44e-6	-12.93	8.24e-8	-16.31
20	motif_db/HUMAN/HOCOMOCOv11_core_HUMAN_mono_meme_format.meme	NFE2_HUMAN.H11MO.0.A		VVRTGACTCAGCA	235	34.76	142	21.01	1.65	4	1.07e-8	-18.35	4.29e-6	-12.36	1.31e-7	-15.84
21	motif_db/HUMAN/HOCOMOCOv11_core_HUMAN_mono_meme_format.meme	ELF1_HUMAN.H11MO.0.A		VRACCCGGAAGTGS	102	15.09	39	5.77	2.58	6.8	1.07e-8	-18.35	4.30e-6	-12.36	1.31e-7	-15.84
22	motif_db/HUMAN/HOCOMOCOv11_core_HUMAN_mono_meme_format.meme	ETV1_HUMAN.H11MO.0.A		SRCCGGAAGYG	377	55.77	275	40.68	1.37	0.85	1.82e-8	-17.82	7.31e-6	-11.83	2.14e-7	-15.36
23	motif_db/HUMAN/HOCOMOCOv11_core_HUMAN_mono_meme_format.meme	ELK1_HUMAN.H11MO.0.B		RCCGGAAGTGV	352	52.07	252	37.28	1.4	1.3	2.89e-8	-17.36	1.16e-5	-11.37	3.24e-7	-14.94
24	motif_db/HUMAN/HOCOMOCOv11_core_HUMAN_mono_meme_format.meme	ELF3_HUMAN.H11MO.0.A		RAABVAGGAAGTRR	132	19.53	64	9.47	2.05	6.6	8.99e-8	-16.22	3.60e-5	-10.23	9.65e-7	-13.85
25	motif_db/HUMAN/HOCOMOCOv11_core_HUMAN_mono_meme_format.meme	MAFK_HUMAN.H11MO.0.A		RAWWHTGCTGASTCAGCA	51	7.54	12	1.78	4	6.5	2.08e-7	-15.38	8.35e-5	-9.39	2.15e-6	-13.05
26	motif_db/HUMAN/HOCOMOCOv11_core_HUMAN_mono_meme_format.meme	BC11A_HUMAN.H11MO.0.A		RAAAGAGGAAGTGARAV	126	18.64	62	9.17	2.02	7.6	2.99e-7	-15.02	1.20e-4	-9.03	2.96e-6	-12.73
27	motif_db/HUMAN/HOCOMOCOv11_core_HUMAN_mono_meme_format.meme	SPIB_HUMAN.H11MO.0.A		RRAAAGAGGAAGTGARA	109	16.12	50	7.40	2.16	4.7	3.81e-7	-14.78	1.53e-4	-8.79	3.63e-6	-12.53
28	motif_db/HUMAN/HOCOMOCOv11_core_HUMAN_mono_meme_format.meme	ETV5_HUMAN.H11MO.0.C		RRRSAGGAARDGRV	249	36.83	166	24.56	1.5	6.5	6.28e-7	-14.28	2.52e-4	-8.29	5.78e-6	-12.06
29	motif_db/HUMAN/HOCOMOCOv11_core_HUMAN_mono_meme_format.meme	NF2L2_HUMAN.H11MO.0.A		WWYTGCTGAGTCAT	34	5.03	7	1.04	4.38	9.7	9.64e-6	-11.55	3.87e-3	-5.56	8.57e-5	-9.36
30	motif_db/HUMAN/HOCOMOCOv11_core_HUMAN_mono_meme_format.meme	RORG_HUMAN.H11MO.0.C		RRAASTRGGTCA	172	25.44	108	15.98	1.59	6.9	1.11e-5	-11.41	4.44e-3	-5.42	9.52e-5	-9.26
31	motif_db/HUMAN/HOCOMOCOv11_core_HUMAN_mono_meme_format.meme	SPI1_HUMAN.H11MO.0.A		RRAAAGAGGAAGTGRVD	210	31.07	142	21.01	1.48	2.3	1.58e-5	-11.06	6.34e-3	-5.06	1.31e-4	-8.94
32	motif_db/HUMAN/HOCOMOCOv11_core_HUMAN_mono_meme_format.meme	MAFG_HUMAN.H11MO.0.A		RWWWNTGCTGASTCAGCA	27	3.99	6	0.89	4	6.2	1.38e-4	-8.89	5.52e-2	-2.90	1.11e-3	-6.80
33	motif_db/HUMAN/HOCOMOCOv11_core_HUMAN_mono_meme_format.meme	ETS2_HUMAN.H11MO.0.B		RDVRGGAARVRRR	397	58.73	333	49.26	1.19	4.8	2.91e-4	-8.14	1.17e-1	-2.15	2.27e-3	-6.09
34	motif_db/HUMAN/HOCOMOCOv11_core_HUMAN_mono_meme_format.meme	ZNF41_HUMAN.H11MO.0.C		MACAAGGRARTMARVCACCATGAG	228	33.73	170	25.15	1.34	1	3.30e-4	-8.02	1.32e-1	-2.02	2.50e-3	-5.99
35	motif_db/HUMAN/HOCOMOCOv11_core_HUMAN_mono_meme_format.meme	MYCN_HUMAN.H11MO.0.A		RGCCACGTGSDS	357	52.81	294	43.49	1.21	1.5	3.67e-4	-7.91	1.47e-1	-1.92	2.70e-3	-5.91
36	motif_db/HUMAN/HOCOMOCOv11_core_HUMAN_mono_meme_format.meme	HIF1A_HUMAN.H11MO.0.C		GDACGTGM	404	59.76	343	50.74	1.18	4	5.12e-4	-7.58	2.05e-1	-1.58	3.67e-3	-5.61
37	motif_db/HUMAN/HOCOMOCOv11_core_HUMAN_mono_meme_format.meme	EPAS1_HUMAN.H11MO.0.B		VTACGTGMC	601	88.91	558	82.54	1.08	0.23	5.27e-4	-7.55	2.11e-1	-1.55	3.67e-3	-5.61
38	motif_db/HUMAN/HOCOMOCOv11_core_HUMAN_mono_meme_format.meme	FLI1_HUMAN.H11MO.0.A		SRRGGMAGGAAGGRRRGR	181	26.78	130	19.23	1.39	4.5	6.06e-4	-7.41	2.43e-1	-1.42	4.11e-3	-5.49
39	motif_db/HUMAN/HOCOMOCOv11_core_HUMAN_mono_meme_format.meme	IRF8_HUMAN.H11MO.0.B		RAAARRGGAASTGAAASTDR	76	11.24	42	6.21	1.79	5.5	6.93e-4	-7.27	2.78e-1	-1.28	4.58e-3	-5.39
40	motif_db/HUMAN/HOCOMOCOv11_core_HUMAN_mono_meme_format.meme	CREB1_HUMAN.H11MO.0.A		NRRTGACGTMA	422	62.43	364	53.85	1.16	2.3	8.33e-4	-7.09	3.34e-1	-1.10	5.37e-3	-5.23
41	motif_db/HUMAN/HOCOMOCOv11_core_HUMAN_mono_meme_format.meme	FOXK1_HUMAN.H11MO.0.A		TGTTTMCHTT	152	22.49	106	15.68	1.43	7.5	9.03e-4	-7.01	3.62e-1	-1.02	5.68e-3	-5.17
42	motif_db/HUMAN/HOCOMOCOv11_core_HUMAN_mono_meme_format.meme	REST_HUMAN.H11MO.0.A		TTCAGCACCAYGGACAGCKCCM	30	4.44	10	1.48	2.82	5.1	9.55e-4	-6.95	3.83e-1	-0.96	5.86e-3	-5.14
43	motif_db/HUMAN/HOCOMOCOv11_core_HUMAN_mono_meme_format.meme	THAP1_HUMAN.H11MO.0.C		SGCCGCCATSTYGGSYBCGGGC	260	38.46	205	30.33	1.27	0.95	9.87e-4	-6.92	3.96e-1	-0.93	5.92e-3	-5.13
44	motif_db/HUMAN/HOCOMOCOv11_core_HUMAN_mono_meme_format.meme	FOXO3_HUMAN.H11MO.0.B		BYTGTTTACH	122	18.05	81	11.98	1.5	6.9	1.13e-3	-6.78	4.54e-1	-0.79	6.64e-3	-5.02
45	motif_db/HUMAN/HOCOMOCOv11_core_HUMAN_mono_meme_format.meme	FOXP1_HUMAN.H11MO.0.A		TBTGTTTMY	94	13.91	58	8.58	1.61	8.4	1.25e-3	-6.69	5.00e-1	-0.69	7.14e-3	-4.94
46	motif_db/HUMAN/HOCOMOCOv11_core_HUMAN_mono_meme_format.meme	IRF4_HUMAN.H11MO.0.A		RAAWGRGGAASTGAAASY	137	20.27	95	14.05	1.44	4.3	1.52e-3	-6.49	6.10e-1	-0.49	8.53e-3	-4.76
47	motif_db/HUMAN/HOCOMOCOv11_core_HUMAN_mono_meme_format.meme	BACH1_HUMAN.H11MO.0.A		TGCTGAGTCABSS	423	62.57	370	54.73	1.14	0.7	2.03e-3	-6.20	8.15e-1	-0.20	1.11e-2	-4.50
48	motif_db/HUMAN/HOCOMOCOv11_core_HUMAN_mono_meme_format.meme	KLF8_HUMAN.H11MO.0.C		CAGGGKGTG	167	24.70	123	18.20	1.35	4.7	2.17e-3	-6.13	8.69e-1	-0.14	1.16e-2	-4.45
49	motif_db/HUMAN/HOCOMOCOv11_core_HUMAN_mono_meme_format.meme	ZIC3_HUMAN.H11MO.0.B		GGCYHCCTGCTGWGH	28	4.14	10	1.48	2.64	10	2.26e-3	-6.09	9.05e-1	-0.10	1.19e-2	-4.43
50	motif_db/HUMAN/HOCOMOCOv11_core_HUMAN_mono_meme_format.meme	MAF_HUMAN.H11MO.0.A		VAAWBTGCTGASTHWGCMD	23	3.40	7	1.04	3	10	2.38e-3	-6.04	9.53e-1	-0.05	1.20e-2	-4.42
51	motif_db/HUMAN/HOCOMOCOv11_core_HUMAN_mono_meme_format.meme	ZFP42_HUMAN.H11MO.0.A		GGCMGCCATTTT	23	3.40	7	1.04	3	10	2.38e-3	-6.04	9.53e-1	-0.05	1.20e-2	-4.42
52	motif_db/HUMAN/HOCOMOCOv11_core_HUMAN_mono_meme_format.meme	E2F6_HUMAN.H11MO.0.A		DGGGCGGGARRVR	204	30.18	160	23.67	1.27	4.8	4.16e-3	-5.48	1.67e0	0.51	2.06e-2	-3.88
53	motif_db/HUMAN/HOCOMOCOv11_core_HUMAN_mono_meme_format.meme	ZBT17_HUMAN.H11MO.0.A		SRRGGWGGGGGAGGGGMRR	102	15.09	69	10.21	1.47	7	4.34e-3	-5.44	1.74e0	0.56	2.11e-2	-3.86
54	motif_db/HUMAN/HOCOMOCOv11_core_HUMAN_mono_meme_format.meme	USF1_HUMAN.H11MO.0.A		RGTCACGTGRBS	42	6.21	21	3.11	1.95	6	4.68e-3	-5.36	1.88e0	0.63	2.23e-2	-3.80
55	motif_db/HUMAN/HOCOMOCOv11_core_HUMAN_mono_meme_format.meme	RUNX1_HUMAN.H11MO.0.A		BYTGTGGTTWB	187	27.66	145	21.45	1.29	5	4.76e-3	-5.35	1.91e0	0.65	2.23e-2	-3.80
56	motif_db/HUMAN/HOCOMOCOv11_core_HUMAN_mono_meme_format.meme	BATF_HUMAN.H11MO.0.A		RBTYTCRDWATGASTCAB	238	35.21	193	28.55	1.23	4.3	5.10e-3	-5.28	2.04e0	0.71	2.34e-2	-3.76
57	motif_db/HUMAN/HOCOMOCOv11_core_HUMAN_mono_meme_format.meme	SOX3_HUMAN.H11MO.0.B		BCCWTTGTBYB	114	16.86	80	11.83	1.42	7.1	5.16e-3	-5.27	2.07e0	0.73	2.34e-2	-3.76
58	motif_db/HUMAN/HOCOMOCOv11_core_HUMAN_mono_meme_format.meme	SOX17_HUMAN.H11MO.0.C		SCCATTGTKBY	555	82.10	516	76.33	1.08	2.8	5.39e-3	-5.22	2.16e0	0.77	2.40e-2	-3.73
59	motif_db/HUMAN/HOCOMOCOv11_core_HUMAN_mono_meme_format.meme	SP2_HUMAN.H11MO.0.A		GGSSVGGGGGCGGGGCCDGSGS	169	25.00	130	19.23	1.3	2	6.34e-3	-5.06	2.54e0	0.93	2.77e-2	-3.59
60	motif_db/HUMAN/HOCOMOCOv11_core_HUMAN_mono_meme_format.meme	FOXA3_HUMAN.H11MO.0.B		CHTGTTTACWTWG	219	32.40	177	26.18	1.24	4.6	7.11e-3	-4.95	2.85e0	1.05	3.06e-2	-3.49
61	motif_db/HUMAN/HOCOMOCOv11_core_HUMAN_mono_meme_format.meme	FOXA2_HUMAN.H11MO.0.A		TGTTTACWYWGB	202	29.88	162	23.96	1.25	3.8	8.36e-3	-4.78	3.35e0	1.21	3.53e-2	-3.34
62	motif_db/HUMAN/HOCOMOCOv11_core_HUMAN_mono_meme_format.meme	KLF3_HUMAN.H11MO.0.B		GGRGVDGGGCGGGGCYGGG	74	10.95	48	7.10	1.53	6	8.67e-3	-4.75	3.48e0	1.25	3.56e-2	-3.34
63	motif_db/HUMAN/HOCOMOCOv11_core_HUMAN_mono_meme_format.meme	FOXP2_HUMAN.H11MO.0.C		BTGTTTACH	116	17.16	84	12.43	1.38	7.5	8.70e-3	-4.74	3.49e0	1.25	3.56e-2	-3.34
64	motif_db/HUMAN/HOCOMOCOv11_core_HUMAN_mono_meme_format.meme	COT1_HUMAN.H11MO.0.C		GRGGKSARAGGTCAGGG	244	36.09	202	29.88	1.21	3.9	8.83e-3	-4.73	3.54e0	1.26	3.56e-2	-3.34
65	motif_db/HUMAN/HOCOMOCOv11_core_HUMAN_mono_meme_format.meme	MAFB_HUMAN.H11MO.0.B		TGCTGASTYAD	23	3.40	9	1.33	2.4	11	9.32e-3	-4.68	3.74e0	1.32	3.70e-2	-3.30
66	motif_db/HUMAN/HOCOMOCOv11_core_HUMAN_mono_meme_format.meme	SP4_HUMAN.H11MO.0.A		SRGVARGRGGCGGRGCHDRR	65	9.62	41	6.07	1.57	7.8	9.80e-3	-4.63	3.93e0	1.37	3.83e-2	-3.26
67	motif_db/HUMAN/HOCOMOCOv11_core_HUMAN_mono_meme_format.meme	ZN331_HUMAN.H11MO.0.C		GGCTGGGCTCAGCTGGGTGG	13	1.92	3	0.44	3.5	5.4	1.03e-2	-4.58	4.12e0	1.42	3.90e-2	-3.24
68	motif_db/HUMAN/HOCOMOCOv11_core_HUMAN_mono_meme_format.meme	FEV_HUMAN.H11MO.0.B		GCVGGAAGYG	414	61.24	371	54.88	1.12	4.8	1.03e-2	-4.58	4.13e0	1.42	3.90e-2	-3.24
69	motif_db/HUMAN/HOCOMOCOv11_core_HUMAN_mono_meme_format.meme	ZN467_HUMAN.H11MO.0.C		GGGGAGGGGRRGGRGRRGGRRR	24	3.55	10	1.48	2.27	10	1.13e-2	-4.48	4.52e0	1.51	4.19e-2	-3.17
70	motif_db/HUMAN/HOCOMOCOv11_core_HUMAN_mono_meme_format.meme	ZIM3_HUMAN.H11MO.0.C		KTRGGTTTCTGTTKYYTKY	118	17.46	87	12.87	1.35	1	1.14e-2	-4.48	4.56e0	1.52	4.19e-2	-3.17
71	motif_db/HUMAN/HOCOMOCOv11_core_HUMAN_mono_meme_format.meme	PAX5_HUMAN.H11MO.0.A		SCSKGGGCARCVRAGCGWGAC	264	39.05	223	32.99	1.18	1.1	1.17e-2	-4.45	4.69e0	1.55	4.25e-2	-3.16
72	motif_db/HUMAN/HOCOMOCOv11_core_HUMAN_mono_meme_format.meme	MXI1_HUMAN.H11MO.0.A		VCACGTGGSNGSBGS	75	11.09	50	7.40	1.49	7.5	1.20e-2	-4.43	4.80e0	1.57	4.25e-2	-3.16
73	motif_db/HUMAN/HOCOMOCOv11_core_HUMAN_mono_meme_format.meme	MAX_HUMAN.H11MO.0.A		VRGCACGTGG	35	5.18	18	2.66	1.89	9.9	1.20e-2	-4.42	4.83e0	1.57	4.25e-2	-3.16
74	motif_db/HUMAN/HOCOMOCOv11_core_HUMAN_mono_meme_format.meme	NR4A1_HUMAN.H11MO.0.A		AAAGGKCAV	193	28.55	156	23.08	1.24	6.7	1.26e-2	-4.37	5.05e0	1.62	4.39e-2	-3.13
75	motif_db/HUMAN/HOCOMOCOv11_core_HUMAN_mono_meme_format.meme	TYY1_HUMAN.H11MO.0.A		CAARATGGCGGC	155	22.93	121	17.90	1.28	0.36	1.29e-2	-4.35	5.18e0	1.65	4.44e-2	-3.11
76	motif_db/HUMAN/HOCOMOCOv11_core_HUMAN_mono_meme_format.meme	BHA15_HUMAN.H11MO.0.B		SSAGCAGCTGG	377	55.77	336	49.70	1.12	1.2	1.46e-2	-4.22	5.87e0	1.77	4.97e-2	-3.00
77	motif_db/HUMAN/HOCOMOCOv11_core_HUMAN_mono_meme_format.meme	TAF1_HUMAN.H11MO.0.A		RARRWGGCGGMGGMGR	461	68.20	422	62.43	1.09	1.4	1.49e-2	-4.20	5.99e0	1.79	5.00e-2	-3.00
78	motif_db/HUMAN/HOCOMOCOv11_core_HUMAN_mono_meme_format.meme	SOX2_HUMAN.H11MO.0.A		BBCCTTTGTYYYB	140	20.71	109	16.12	1.28	6.7	1.76e-2	-4.04	7.05e0	1.95	5.78e-2	-2.85
79	motif_db/HUMAN/HOCOMOCOv11_core_HUMAN_mono_meme_format.meme	ARNT_HUMAN.H11MO.0.B		STACGTGMC	555	82.10	523	77.37	1.06	0.058	1.79e-2	-4.02	7.19e0	1.97	5.78e-2	-2.85
80	motif_db/HUMAN/HOCOMOCOv11_core_HUMAN_mono_meme_format.meme	ANDR_HUMAN.H11MO.0.A		TGTTCTTKKYTGTTTRYW	131	19.38	101	14.94	1.29	6.2	1.81e-2	-4.01	7.28e0	1.98	5.78e-2	-2.85
81	motif_db/HUMAN/HOCOMOCOv11_core_HUMAN_mono_meme_format.meme	USF2_HUMAN.H11MO.0.A		GGGTCACGTGRBSVSSSSB	60	8.88	39	5.77	1.53	3.9	1.82e-2	-4.01	7.29e0	1.99	5.78e-2	-2.85
82	motif_db/HUMAN/HOCOMOCOv11_core_HUMAN_mono_meme_format.meme	PRDM6_HUMAN.H11MO.0.C		RRRARGAAAAAAA	88	13.02	63	9.32	1.39	8.7	1.90e-2	-3.96	7.61e0	2.03	5.97e-2	-2.82
83	motif_db/HUMAN/HOCOMOCOv11_core_HUMAN_mono_meme_format.meme	FOXA1_HUMAN.H11MO.0.A		TGTTTACWYWGB	261	38.61	224	33.14	1.16	3.1	2.06e-2	-3.88	8.25e0	2.11	6.35e-2	-2.76
84	motif_db/HUMAN/HOCOMOCOv11_core_HUMAN_mono_meme_format.meme	ZNF8_HUMAN.H11MO.0.C		TGTGGTATATCCATACAATGGA	18	2.66	7	1.04	2.38	-1e-06	2.07e-2	-3.88	8.30e0	2.12	6.35e-2	-2.76
85	motif_db/HUMAN/HOCOMOCOv11_core_HUMAN_mono_meme_format.meme	ZN528_HUMAN.H11MO.0.C		CCMAGGGAAGYCATTTCTSA	100	14.79	74	10.95	1.35	1.5	2.10e-2	-3.86	8.44e0	2.13	6.38e-2	-2.75
# SEA (Simple Enrichment Analysis): Version 5.5.7 compiled on Aug 29 2024 at 17:50:21
# The format of this file is described at https://meme-suite.org/meme/doc/sea-output-format.html.
# sea --verbosity 1 --oc . --thresh 10.0 --align center --p hif_clusters_101.fa --m motif_db/HUMAN/HOCOMOCOv11_core_HUMAN_mono_meme_format.meme
