## Supplementary material for "The cistrome response to hypoxia in human umbilical vein endothelial cells": Singh--Bass_Supplemental_FILE_S7: nonhif_clusters_hmc1,6,7,8,10_sea.tsv

RANK	DB	ID	ALT_ID	CONSENSUS	TP	TP%	FP	FP%	ENR_RATIO	SCORE_THR	PVALUE	LOG_PVALUE	EVALUE	LOG_EVALUE	QVALUE	LOG_QVALUE
1	motif_db/HUMAN/HOCOMOCOv11_core_HUMAN_mono_meme_format.meme	FOSL2_HUMAN.H11MO.0.A		NDRTGAGTCAYH	43	9.73	17	3.85	2.44	7	3.54e-4	-7.95	1.42e-1	-1.95	9.41e-2	-2.36
2	motif_db/HUMAN/HOCOMOCOv11_core_HUMAN_mono_meme_format.meme	JUND_HUMAN.H11MO.0.A		RRTGAGTCAYY	12	2.71	1	0.23	6.5	13	1.60e-3	-6.44	6.43e-1	-0.44	1.46e-1	-1.93
3	motif_db/HUMAN/HOCOMOCOv11_core_HUMAN_mono_meme_format.meme	JUN_HUMAN.H11MO.0.A		DRTGAGTCAYH	51	11.54	26	5.88	1.93	7.5	1.98e-3	-6.23	7.93e-1	-0.23	1.46e-1	-1.93
4	motif_db/HUMAN/HOCOMOCOv11_core_HUMAN_mono_meme_format.meme	RARG_HUMAN.H11MO.0.B		RGGTCASVRTGVCMTGRV	317	71.72	277	62.67	1.14	1.2	2.58e-3	-5.96	1.04e0	0.03	1.46e-1	-1.93
5	motif_db/HUMAN/HOCOMOCOv11_core_HUMAN_mono_meme_format.meme	FOS_HUMAN.H11MO.0.A		VTGAGTCAB	38	8.60	18	4.07	2.05	9.2	4.09e-3	-5.50	1.64e0	0.50	1.46e-1	-1.93
6	motif_db/HUMAN/HOCOMOCOv11_core_HUMAN_mono_meme_format.meme	ALX1_HUMAN.H11MO.0.B		RTAATTRVATTA	130	29.41	95	21.49	1.36	5.6	4.29e-3	-5.45	1.72e0	0.54	1.46e-1	-1.93
7	motif_db/HUMAN/HOCOMOCOv11_core_HUMAN_mono_meme_format.meme	FOXO4_HUMAN.H11MO.0.C		TTGTTTAYK	237	53.62	197	44.57	1.2	0.93	4.33e-3	-5.44	1.74e0	0.55	1.46e-1	-1.93
8	motif_db/HUMAN/HOCOMOCOv11_core_HUMAN_mono_meme_format.meme	EHF_HUMAN.H11MO.0.B		VWACSAGGAAGTDVS	131	29.64	96	21.72	1.36	0.15	4.38e-3	-5.43	1.76e0	0.56	1.46e-1	-1.93
9	motif_db/HUMAN/HOCOMOCOv11_core_HUMAN_mono_meme_format.meme	ZN260_HUMAN.H11MO.0.C		TTTWTATGGCTGCATAGTATTCCA	10	2.26	1	0.23	5.5	8.1	5.62e-3	-5.18	2.25e0	0.81	1.66e-1	-1.80
10	motif_db/HUMAN/HOCOMOCOv11_core_HUMAN_mono_meme_format.meme	HXA13_HUMAN.H11MO.0.C		GDTTTTATTGG	78	17.65	52	11.76	1.49	7.1	8.67e-3	-4.75	3.48e0	1.25	2.31e-1	-1.47
11	motif_db/HUMAN/HOCOMOCOv11_core_HUMAN_mono_meme_format.meme	CEBPG_HUMAN.H11MO.0.B		RTTGCATCAKHH	157	35.52	124	28.05	1.26	1.2	1.04e-2	-4.57	4.16e0	1.42	2.31e-1	-1.46
12	motif_db/HUMAN/HOCOMOCOv11_core_HUMAN_mono_meme_format.meme	SMAD2_HUMAN.H11MO.0.A		TGTCTGNCWCCT	208	47.06	173	39.14	1.2	4.1	1.04e-2	-4.56	4.19e0	1.43	2.31e-1	-1.46
13	motif_db/HUMAN/HOCOMOCOv11_core_HUMAN_mono_meme_format.meme	ZN341_HUMAN.H11MO.0.C		GRGGRRRRGGRGRRGGAASAGC	61	13.80	39	8.82	1.55	6.8	1.27e-2	-4.37	5.09e0	1.63	2.44e-1	-1.41
14	motif_db/HUMAN/HOCOMOCOv11_core_HUMAN_mono_meme_format.meme	ERR1_HUMAN.H11MO.0.A		BYCAAGGTCAMABWV	146	33.03	115	26.02	1.27	1.6	1.34e-2	-4.31	5.39e0	1.68	2.44e-1	-1.41
15	motif_db/HUMAN/HOCOMOCOv11_core_HUMAN_mono_meme_format.meme	ATF2_HUMAN.H11MO.0.B		RRTGABGTCAY	149	33.71	118	26.70	1.26	4.6	1.39e-2	-4.27	5.59e0	1.72	2.44e-1	-1.41
16	motif_db/HUMAN/HOCOMOCOv11_core_HUMAN_mono_meme_format.meme	TBX3_HUMAN.H11MO.0.C		DRAGGTGBSAR	64	14.48	42	9.50	1.51	8.4	1.47e-2	-4.22	5.88e0	1.77	2.44e-1	-1.41
17	motif_db/HUMAN/HOCOMOCOv11_core_HUMAN_mono_meme_format.meme	ZNF76_HUMAN.H11MO.0.C		RRKGCMTKCTGGGARWTGTAGT	44	9.95	26	5.88	1.67	5.6	1.68e-2	-4.09	6.73e0	1.91	2.48e-1	-1.39
18	motif_db/HUMAN/HOCOMOCOv11_core_HUMAN_mono_meme_format.meme	ZN554_HUMAN.H11MO.0.C		GCWGAGYCANGTRGDKKRCT	279	63.12	247	55.88	1.13	0.72	1.68e-2	-4.09	6.74e0	1.91	2.48e-1	-1.39
19	motif_db/HUMAN/HOCOMOCOv11_core_HUMAN_mono_meme_format.meme	ANDR_HUMAN.H11MO.0.A		TGTTCTTKKYTGTTTRYW	69	15.61	47	10.63	1.46	6.6	1.81e-2	-4.01	7.24e0	1.98	2.53e-1	-1.38
20	motif_db/HUMAN/HOCOMOCOv11_core_HUMAN_mono_meme_format.meme	FLI1_HUMAN.H11MO.0.A		SRRGGMAGGAAGGRRRGR	212	47.96	181	40.95	1.17	0.78	2.11e-2	-3.86	8.47e0	2.14	2.81e-1	-1.27
21	motif_db/HUMAN/HOCOMOCOv11_core_HUMAN_mono_meme_format.meme	ELF3_HUMAN.H11MO.0.A		RAABVAGGAAGTRR	103	23.30	78	17.65	1.32	4.4	2.26e-2	-3.79	9.08e0	2.21	2.87e-1	-1.25
22	motif_db/HUMAN/HOCOMOCOv11_core_HUMAN_mono_meme_format.meme	ZN263_HUMAN.H11MO.0.A		GGGAGGAGGRRGRGGRGGRR	19	4.30	8	1.81	2.22	12	2.44e-2	-3.72	9.77e0	2.28	2.88e-1	-1.24
23	motif_db/HUMAN/HOCOMOCOv11_core_HUMAN_mono_meme_format.meme	FOXO3_HUMAN.H11MO.0.B		BYTGTTTACH	297	67.19	268	60.63	1.11	1.8	2.49e-2	-3.69	9.99e0	2.30	2.88e-1	-1.24
# SEA (Simple Enrichment Analysis): Version 5.5.8 compiled on May 17 2025 at 17:04:29
# The format of this file is described at https://meme-suite.org/meme/doc/sea-output-format.html.
# sea --verbosity 1 --oc . --thresh 10.0 --align center --p nonhif_clusters_101.txt.fa --m motif_db/HUMAN/HOCOMOCOv11_core_HUMAN_mono_meme_format.meme
